# The impact of FreeSurfer versions on structural neuroimaging analyses of Parkinson’s disease

**DOI:** 10.1101/2024.11.11.623071

**Authors:** Andrzej Sokołowski, Nikhil Bhagwat, Dimitrios Kirbizakis, Yohan Chatelain, Mathieu Dugré, Jean-Baptiste Poline, Madeleine Sharp, Tristan Glatard

## Abstract

Image processing software impacts the quantification of brain measures, playing an important role in the search for clinical biomarkers. We investigated the impact of the variability between FreeSurfer releases on the estimation of structural brain measures in Parkinson’s disease (PD). Structural brain scans from 106 controls and 209 patients were analyzed with FreeSurfer versions 5.3, 6.0.1, and 7.3.2, including longitudinal data from 125 patients. First, we measured the differences in the estimation of volume, surface area, and cortical thickness between FreeSurfer versions. Second, we focused on the relationship between MRI-derived brain measures and group differences as well as disease severity clinical outcomes, which were evaluated both cross-sectionally and longitudinally. We found high software-induced variability in the estimation of all three structural measures, which impacted clinical outcomes. There were differences between software versions in group differences between patients and healthy controls in subcortical volume and vertex-wise cortical thickness. Software variability also impacted the estimated relationship between brain structure and disease severity in patients. Hence, software variability not only relates to the estimation of structural measures, but it also impacts clinically-relevant MRI measures. Our study provides insight into the reproducibility of structural neuroimaging studies in PD populations.
