## Supplementary material for "The impact of FreeSurfer versions on structural neuroimaging analyses of Parkinson’s disease": Table S1: Table_S1.csv

Table S1
Differences between FreeSurfer versions in estimation of subcortical volume across the sample
	volume	volume	volume	volume	volume	volume
	FreeSurfer 7 vs 6	FreeSurfer 7 vs 6	FreeSurfer 7 vs 5	FreeSurfer 7 vs 5	FreeSurfer 6 vs 5	FreeSurfer 6 vs 5
	p	t	p	t	p	t
Left-Lateral-Ventricle	164.5272518	-0.1513144	3.46E-13	8.375604702	1.47E-13	8.498403377
Left-Inf-Lat-Vent	1.537585266	2.659699944	0.419059626	3.081641988	44.63752713	1.180478653
Left-Cerebellum-White-Matter	0.130343001	-3.424791765	6.87E-41	-16.15757866	6.87E-32	-13.79311606
Left-Cerebellum-Cortex	2.58745309	2.475384275	9.79E-154	51.85543492	2.59E-153	51.67643466
Left-Thalamus	3.07E-23	11.42447944	2.01E-05	-5.439529422	3.54E-24	-11.68880463
Left-Caudate	4.695650391	2.25047746	5.07E-26	-12.2023584	5.44E-32	-13.8202298
Left-Putamen	1.40E-05	5.509733085	1.44E-91	-29.88905206	7.09E-106	-34.27792211
Left-Pallidum	0.960378067	2.81820087	1.24E-127	41.64430832	5.25E-131	42.87199616
3rd-Ventricle	145.7131938	0.28058312	2.73E-07	6.23468417	8.97E-12	7.898170378
4th-Ventricle	0.00205646	4.468765154	1.31E-19	-10.37590209	2.68E-24	-11.72269289
Brain-Stem	8.25E-33	14.03809632	0.083207073	3.54951473	3.93E-08	-6.568833839
Left-Hippocampus	4.61E-32	13.83936274	1.82E-24	11.77001853	0.002051525	4.469311916
Left-Amygdala	4.78E-10	7.288678789	8.61E-17	9.526225909	0.011177279	4.069054604
CSF	0.004793165	-4.272721415	1.75E-16	-9.431219612	5.80E-08	-6.502793722
Left-Accumbens-area	8.35E-08	-6.440393235	4.77E-05	-5.269012231	34.3300703	-1.332740417
Left-VentralDC	16.64136752	-1.706030188	1.65E-28	12.88369117	5.78E-37	15.13352722
Left-vessel	4.948836878	-2.229846627	8.37E-96	-31.15564964	2.10E-92	-30.13758528
Left-choroid-plexus	5.194654489	-2.210675027	5.31E-168	-58.20282419	1.13E-165	-57.12681671
Right-Lateral-Ventricle	85.98650989	-0.740052813	1.21E-06	5.968130876	9.56E-08	6.417158397
Right-Inf-Lat-Vent	0.000235177	4.942445739	3.51E-34	14.4012676	1.06E-23	11.55452616
Right-Cerebellum-White-Matter	0.000172327	-5.007440228	2.39E-73	-24.70999676	4.35E-67	-23.0134509
Right-Cerebellum-Cortex	6.32E-07	6.085537396	3.37E-135	44.43440224	2.51E-125	40.81816859
Right-Thalamus	1.24E-43	16.86999976	5.85E-49	18.24998517	8.81E-11	7.551786756
Right-Caudate	29.55765354	1.414990149	3.35E-19	-10.25474177	1.63E-24	-11.78359334
Right-Putamen	1.76E-10	7.44515268	1.02E-23	-11.55937258	8.96E-40	-15.86730168
Right-Pallidum	18.77048847	1.647882861	2.34E-119	38.73274765	5.56E-125	40.69534507
Right-Hippocampus	7.71E-34	14.31098043	2.55E-13	8.419656356	86.92281449	0.731814064
Right-Amygdala	0.039458027	3.749380059	1.91E-37	15.25970689	1.52E-28	12.8931863
Right-Accumbens-area	20.62232418	1.601463545	3.89E-10	-7.320998223	1.67E-14	-8.806204528
Right-VentralDC	179.8216485	-0.048167851	1.83E-31	13.6793862	4.31E-38	15.4285365
Right-vessel	0.361117048	-3.127033989	3.50E-96	-31.27013717	2.18E-94	-30.7295076
Right-choroid-plexus	59.05600409	1.004715433	5.61E-160	-54.55984076	7.97E-167	-57.65678629
5th-Ventricle	85.31290907	-0.74601121	1.53E-19	-10.35537531	1.94E-19	-10.32510464
Optic-Chiasm	3.41E-12	-8.042037848	3.74E-42	-16.48598807	7.29E-17	-9.54848009
CC_Posterior	0.568803433	-2.986736482	3.58E-25	11.96704062	4.18E-28	12.77384014
CC_Mid_Posterior	0.001301443	-4.571942576	1.81E-83	27.53741108	1.28E-75	25.3350536
CC_Central	17.17830671	-1.69082463	1.08E-55	20.0014213	5.32E-59	20.86721603
CC_Mid_Anterior	19.2987978	-1.634280402	3.66E-52	19.08145263	8.35E-48	17.9508793
CC_Anterior	77.84580203	-0.813954718	1.52E-39	15.8072622	2.21E-43	16.80469051
p-values corrected for multiple comparisons with Bonferroni correction
