## Supplementary material for "The impact of FreeSurfer versions on structural neuroimaging analyses of Parkinson’s disease": Table S1: Table_S2.csv

Table S2
Differences between FreeSurfer versions in estimation of volume, surface area, and cortical thickness across the sample
	volume	volume	volume	volume	volume	volume	surface area	surface area	surface area	surface area	surface area	surface area	cortical thickness	cortical thickness	cortical thickness	cortical thickness	cortical thickness	cortical thickness
	FreeSurfer 7 vs 6	FreeSurfer 7 vs 6	FreeSurfer 7 vs 5	FreeSurfer 7 vs 5	FreeSurfer 6 vs 5	FreeSurfer 6 vs 5	FreeSurfer 7 vs 6	FreeSurfer 7 vs 6	FreeSurfer 7 vs 5	FreeSurfer 7 vs 5	FreeSurfer 6 vs 5	FreeSurfer 6 vs 5	FreeSurfer 7 vs 6	FreeSurfer 7 vs 6	FreeSurfer 7 vs 5	FreeSurfer 7 vs 5	FreeSurfer 6 vs 5	FreeSurfer 6 vs 5
	p	t	p	t	p	t	p	t	p	t	p	t	p	t	p	t	p	t
lh_G_and_S_frontomargin	12.4385912	1.841328723	5.50E-34	14.34990001	1.81E-32	13.94734873	43.08190423	1.057505233	1.74E-35	14.71837122	2.04E-33	14.17211934	0.000700517	-4.657463072	8.41E-14	8.544817548	1.93E-30	13.37790735
rh_G_and_S_frontomargin	8.38E-06	5.608318456	3.338480571	-2.381185724	8.53E-07	-6.03159744	72.62395121	0.690002331	0.000368139	-4.797471043	3.10E-05	-5.30855578	142.5730928	-0.046009773	4.53E-10	7.26001599	7.17E-12	7.896734622
lh_G_and_S_occipital_inf	164.9302794	0.148580412	1.25E-12	8.189101255	2.47E-14	8.750957252	11.15534522	1.784093848	15.61672094	1.623348509	72.24008656	0.694138318	3.63E-10	-7.295230574	2.45E-29	13.08079981	6.15E-64	22.14489417
rh_G_and_S_occipital_inf	0.578030755	2.981671322	3.13E-05	5.352717343	0.015031637	3.995825943	9.444441092	1.860046856	0.996761928	-2.727786759	0.102628967	-3.426244335	2.85E-07	-6.185404503	2.68E-14	8.706693368	1.58E-31	13.66931661
lh_G_and_S_paracentral	1.05E-14	8.870683623	7.57E-31	13.51443841	1.32E-13	8.514337588	1.16E-28	12.89771306	2.97E-27	12.51353829	4.66E-05	5.226804236	7.205158726	-1.979051639	2.42E-14	8.720861086	5.92E-30	13.24721903
rh_G_and_S_paracentral	1.46E-12	8.166595287	9.42E-28	12.67772154	5.53E-13	8.308062724	3.19E-23	11.39076432	1.58E-20	10.61593162	0.00271832	4.350778323	22.3040826	-1.44056753	7.39E-19	10.12225317	2.86E-29	13.06253698
lh_G_and_S_subcentral	0.876312653	2.84824207	1.22E-10	7.50165269	0.000568913	4.754000507	4.67E-07	6.097641669	1.71E-11	7.766153313	0.714466155	2.838526547	2.902368551	-2.345752446	4.39E-08	6.510622138	4.98E-12	7.951034227
rh_G_and_S_subcentral	1.94E-06	5.881797758	1.14E-39	15.83978728	1.69E-32	13.95530975	1.76E-08	6.665230265	6.41E-42	16.39892371	9.35E-28	12.65082637	0.013979879	-3.955485457	1.97E-10	7.390740506	4.07E-20	10.49534827
lh_G_and_S_transv_frontopol	3.95E-13	8.356681531	1.62E-38	15.53950567	1.61E-19	10.34896339	2.40E-28	12.81196607	5.48E-56	20.0513451	7.00E-24	11.57712094	0.016777658	3.90947392	2.225473638	2.444938514	38.69147806	-1.125045692
rh_G_and_S_transv_frontopol	2.64E-19	10.28572461	3.09E-36	14.94269932	3.25E-14	8.712495904	7.36E-08	6.42190836	2.22E-16	9.367178662	2.67E-07	6.197391449	7.83E-07	6.004757915	5.07E-24	11.61662979	3.59E-15	8.987069425
lh_G_and_S_cingul-Ant	0.000322671	4.875634927	19.69705631	1.624221749	10.69349177	-1.908915397	7.78E-06	5.577869418	119.170495	0.246823586	0.018637731	-3.882756555	2.67E-11	-7.69869763	9.93E-19	10.08392676	1.93E-31	13.6460094
rh_G_and_S_cingul-Ant	72.94245271	0.860688037	8.42E-53	19.24732518	5.45E-47	17.73964191	10.64834163	1.805537533	3.02E-32	13.8610965	1.17E-24	11.79567236	4.60E-16	-9.268557766	4.77E-30	13.2723292	1.35E-46	17.61134731
lh_G_and_S_cingul-Mid-Ant	0.001114471	-4.606499679	7.01E-39	-15.63449986	6.96E-30	-13.25554801	63.75913614	-0.788832694	9.40E-14	-8.528875754	1.34E-16	-9.435187007	3.25E-19	-10.22862878	1.30E-05	-5.47837749	0.056490569	3.591328474
rh_G_and_S_cingul-Mid-Ant	1.50359346	-2.667394535	1.45E-43	-16.85253747	1.48E-41	-16.33089105	51.51320947	0.93976157	4.03E-24	-11.6446332	8.21E-28	-12.66628223	2.04E-18	-9.990305583	0.032922079	-3.735519683	3.20E-05	5.302317563
lh_G_and_S_cingul-Mid-Post	4.01E-09	-6.948159126	0.21361066	3.283156304	1.93E-15	9.104887956	0.000746054	-4.643577762	1.653443901	2.552384445	2.73E-09	6.972235584	1.20E-09	-7.104532506	7.40E-06	5.587577875	8.90E-19	10.09816654
rh_G_and_S_cingul-Mid-Post	2.03E-09	-7.05790707	12.06231155	-1.85520279	0.4089206	3.089149406	0.001580902	-4.47538282	69.63754983	-0.722501456	4.223878443	2.199935408	2.91E-05	-5.321058001	5.19E-07	6.078766301	7.65E-19	10.11786256
lh_G_cingul-Post-dorsal	2.31E-11	-7.755763741	2.82E-26	12.27287646	5.32E-48	18.0015489	1.951893124	2.492812934	1.76E-20	10.60185627	2.30E-16	9.362428913	1.10E-12	-8.174178308	147.5363581	0.003929414	8.20E-17	9.501405954
rh_G_cingul-Post-dorsal	7.74E-28	-12.70101248	1.203785891	2.743018212	2.26E-22	11.1775965	3.766987761	-2.245173654	64.78390088	-0.777024887	73.7657528	0.677769037	1.59E-11	-7.776696117	0.477064267	2.968444287	4.35E-22	11.06729358
lh_G_cingul-Post-ventral	0.217485784	-3.278006171	2.82E-12	8.070026094	1.70E-29	13.15629121	11.47695392	-1.770921165	9.75E-05	-5.07688817	4.36E-05	-5.240871661	9.09E-12	-7.862427725	5.26E-62	21.63263236	1.56E-83	27.55911252
rh_G_cingul-Post-ventral	4.86E-22	-11.08264756	1.86E-45	17.34252308	1.25E-63	22.09029824	6.498849451	-2.023087581	1.02E-24	11.81152102	7.17E-25	11.85464451	2.14E-07	-6.236238647	0.08435996	3.481140542	3.87E-15	8.976580414
lh_G_cuneus	45.97326381	1.162669893	9.53E-56	20.01518381	7.35E-57	20.30607878	2.33E-16	9.360804373	2.46E-34	14.41517623	3.34E-15	8.997194143	0.00016824	-4.963641047	1.23E-47	17.8813667	4.38E-62	21.65377654
rh_G_cuneus	19.02080409	1.641400283	5.76E-62	21.64911338	1.11E-53	19.47641214	1.85E-10	7.400908059	7.97E-44	16.89329086	4.86E-27	12.45491224	6.09E-06	-5.624517069	1.90E-49	18.35050253	1.94E-69	23.61898848
lh_G_front_inf-Opercular	0.009027433	4.121200904	0.000106903	-5.105975683	1.89E-11	-7.786735473	2.68E-17	9.650908829	1.729200874	-2.536408061	1.19E-13	-8.494696136	55.74568221	-0.885322798	4.610760748	2.164830163	0.972656629	2.736047898
rh_G_front_inf-Opercular	1.94E-06	5.882384979	1.39E-26	12.35776754	9.64E-20	10.4149997	1.69E-14	8.771753007	7.82E-36	14.81000295	7.54E-21	10.70943316	20.37419761	-1.488345091	0.592028737	-2.899566557	18.60620043	-1.535298197
lh_G_front_inf-Orbital	1.14E-06	5.979680489	5.15E-102	33.06156391	2.04E-93	30.43880141	4.84E-25	11.90216759	3.00E-106	34.36471406	5.16E-84	27.66381026	12.96243146	-1.713628042	1.155185299	2.677590746	0.002151156	4.4049205
rh_G_front_inf-Orbital	8.22E-05	5.159527527	3.45E-38	15.45391096	1.14E-26	12.38091574	1.08E-08	6.746829332	5.18E-42	16.42298414	1.32E-21	10.9288349	11.88294626	1.754675422	0.05630538	3.592219449	5.597381557	2.085620196
lh_G_front_inf-Triangul	1.370228826	2.699180054	12.01672481	1.856907921	171.9623269	0.101038181	1.33E-10	7.452031244	0.000263867	4.868684597	96.23857101	-0.453835676	7.822555201	-1.943449927	62.47936824	0.803735294	1.303366478	2.635967515
rh_G_front_inf-Triangul	0.002428486	4.430791228	1.95E-27	-12.59163319	2.64E-44	-17.04409719	0.000347963	4.80958306	1.38E-21	-10.92289608	1.07E-34	-14.51037951	1.748568353	2.532423941	22.93010938	1.425752411	91.26150393	-0.501128538
lh_G_front_middle	49.58531723	-1.116265176	2.552699643	2.480306033	0.006194126	4.211880372	1.532439306	2.579312542	5.11E-07	6.081701431	0.004079704	4.255535112	104.2804617	-0.379466851	97.40077092	-0.442941121	134.8660958	-0.111542535
rh_G_front_middle	35.90505431	1.307481875	0.00152845	4.535897087	0.042082079	3.732473885	10.68321838	1.804035839	2.679429087	2.375934579	60.68143999	0.824979111	0.000767612	4.637286306	7.32E-11	7.544424489	0.016292083	3.916910626
lh_G_front_sup	1.73E-06	5.903227384	3.66E-35	14.66049546	1.68E-23	11.49885258	2.05E-10	7.38433162	4.20E-44	16.96551075	3.09E-26	12.23382591	147.1562005	0.007151333	108.8776575	0.337905967	101.4687301	0.405209401
rh_G_front_sup	1.20E-08	6.768281211	8.25E-12	7.910774763	0.710725697	2.916005515	4.54E-09	6.889412345	1.53E-07	6.295011309	60.68855477	0.824894312	10.82659098	1.797904673	0.000247933	4.881912988	0.015100402	3.936091935
lh_G_Ins_lg_and_S_cent_ins	0.115039957	-3.459859259	1.37E-122	39.85342984	4.77E-112	36.27575615	9.44E-10	-7.143583175	1.62E-153	51.71939654	2.64E-146	48.73427199	0.012530641	3.982882556	6.00E-05	-5.175863876	2.08E-13	-8.415217334
rh_G_Ins_lg_and_S_cent_ins	0.002973125	-4.384227337	8.48E-96	31.15401026	5.20E-82	27.1226271	2.99E-13	-8.363278211	2.93E-81	26.88159082	1.72E-83	27.51435023	2.26E-17	9.673545219	0.000273473	4.861077573	0.115382157	-3.3931028
lh_G_insular_short	1.090067694	2.776240673	1.88E-44	17.08243211	5.00E-30	13.29416148	1.24E-09	7.099423064	1.88E-66	22.81589051	3.19E-35	14.64938222	2.867125517	2.350385116	6.10E-46	-17.4417099	4.09E-40	-15.92970045
rh_G_insular_short	0.002786085	-4.399222744	9.75E-35	14.54815878	3.42E-39	15.71582288	4.749391363	-2.152868298	1.11E-55	19.97150489	3.31E-41	16.21361375	5.835792509	2.068291836	8.23E-45	-17.14888224	8.16E-42	-16.37161115
lh_G_occipital_middle	5.535575925	2.185347381	6.51E-15	8.937082772	3.41E-13	8.377705601	2.22E-08	6.625695318	7.11E-17	9.520445884	8.26E-06	5.566432217	0.002780228	-4.345539625	12.29841617	1.738531438	4.68E-06	5.674641599
rh_G_occipital_middle	153.57567	0.226113487	5.36E-11	7.628005655	3.21E-11	7.706297556	5.12E-10	7.240942932	3.83E-10	7.286764489	0.024409962	3.813507425	0.003209653	-4.312006673	0.001175272	4.542383636	7.46E-14	8.561899609
lh_G_occipital_sup	0.575264575	2.98318194	5.65E-14	-8.634428514	3.52E-21	-10.83478194	3.67E-14	8.662426449	4.35E-28	-12.74146531	1.72E-53	-19.40045981	0.011894773	-3.9958662	2.04E-21	10.87419195	2.92E-27	12.51539061
rh_G_occipital_sup	0.006086279	-4.216070563	8.46E-37	-15.09020857	7.53E-27	-12.43065396	9.966661974	1.835735367	2.87E-38	-15.44797622	2.44E-37	-15.20519717	0.000377012	-4.79234589	1.37E-16	9.432217229	1.33E-35	14.74937811
lh_G_oc-temp_lat-fusifor	4.286136354	2.285992661	0.50053574	3.026740723	14.66148161	1.765785347	1.85E-09	7.035793596	6.516583869	2.021933366	0.295372818	-3.117033987	0.010828614	-4.019192864	1.60E-17	9.719249464	5.49E-28	12.71406916
rh_G_oc-temp_lat-fusifor	3.130036409	-2.405281958	2.27E-38	15.5013648	4.57E-40	15.94351631	0.0001657	4.966825683	1.43E-29	13.14382563	1.59E-19	10.321045	31.01206897	-1.257406131	2.89E-13	8.368098869	1.54E-17	9.723895248
lh_G_oc-temp_med-Lingual	0.289532425	3.193472573	1.38E-37	15.29629699	1.42E-32	13.975269	2.13E-38	15.48187505	6.11E-15	8.913354642	17.07577262	1.57885198	2.05E-12	-8.082306941	4.76E-46	17.46960297	3.26E-76	25.47101104
rh_G_oc-temp_med-Lingual	180.441803	-0.044003695	4.66E-27	12.48787384	1.06E-24	11.83502853	2.56E-39	15.72209596	1.68E-08	6.672710433	132.427711	-0.132363158	1.52E-09	-7.067292757	3.89E-21	10.79287699	1.00E-52	19.20116049
lh_G_oc-temp_med-Parahip	1.81E-26	-12.32588055	3.22E-16	9.348829887	1.87E-47	17.8599552	0.011386962	-4.006717606	2.43E-21	10.85212302	8.94E-29	12.92837086	1.46E-57	-20.4631088	2.24E-16	-9.366379066	4.67E-21	10.76973832
rh_G_oc-temp_med-Parahip	4.68E-29	-13.0320535	4.54E-26	-12.21564878	0.467953073	-3.047633357	0.080422565	-3.49442068	1.13E-50	-18.66839991	6.75E-35	-14.5634904	9.54E-58	-20.51160759	5.867481517	-2.066034294	2.34E-34	14.42106445
lh_G_orbital	34.54208213	1.329290861	2.120399887	2.547097859	19.87480798	1.619784636	9.18E-25	11.8247272	1.11E-06	5.941595923	0.003308588	-4.30489209	42.61069749	1.064522191	7.937398418	1.937089938	33.29878328	1.215754251
rh_G_orbital	2.21E-29	13.12022388	2.70E-72	24.42221969	6.01E-35	14.60353932	4.68E-35	14.60538884	2.89E-63	21.96665014	1.67E-16	9.405586895	0.004557899	4.229236067	1.94E-12	8.090464385	0.000860264	4.612050525
lh_G_pariet_inf-Angular	1.046277055	2.789877149	8.69E-17	9.524916489	2.07E-12	8.115695353	7.90E-09	6.798333923	5.77E-27	12.4343964	1.63E-10	7.420572941	6.12E-06	-5.623538189	129.1035269	-0.160842187	0.00202896	4.418368315
rh_G_pariet_inf-Angular	44.46257806	-1.182838988	11.54717048	1.874791117	0.708483469	2.917018344	0.003388504	4.299292157	1.653691192	2.552331241	77.12914588	-0.642306478	0.057288971	-3.58751837	46.53093327	1.007650369	0.004258237	4.245387924
lh_G_pariet_inf-Supramar	1.099767476	2.773287411	142.4668701	-0.303309431	0.442620976	-3.064822165	5.00E-09	6.873725915	24.0284785	1.400488092	0.000176768	-4.953278699	0.000292072	-4.84705512	9.888576437	1.839302465	2.16E-07	6.234367695
rh_G_pariet_inf-Supramar	79.83902952	-0.795460316	2.93E-18	-9.973523468	3.06E-25	-11.98584455	2.810353135	2.357954027	9.36E-18	-9.789980586	2.36E-35	-14.6838701	0.087919997	-3.469623295	1.20E-09	7.105266655	2.03E-17	9.687448092
lh_G_parietal_sup	1.007070238	2.802532558	0.000104227	5.111165638	0.126439905	3.433354868	1.31E-08	6.714971596	0.005402099	4.188659633	56.2397043	-0.879139338	2.548483856	-2.394708677	9.41E-05	5.084159777	3.44E-19	10.22119209
rh_G_parietal_sup	42.39365645	-1.211266611	2.60E-07	6.242987254	3.04E-11	7.71432705	0.361700283	3.054948845	0.00755505	4.107619982	5.204043062	2.115640138	2.635715849	-2.382110288	2.06E-08	6.63895394	2.42E-18	9.967792398
lh_G_postcentral	1.70E-23	11.49693209	4.77E-06	5.714962112	0.283422503	-3.199827952	2.41E-26	12.26376389	1.56E-06	5.878984243	0.251173714	-3.166010033	20.32652781	1.489568685	8.75E-07	5.984735001	3.14E-06	5.749173067
rh_G_postcentral	2.41E-05	5.404561279	159.8914135	0.182849261	0.124380772	-3.437972451	3.22E-15	9.002307288	56.33732014	-0.8779215	1.84E-09	-7.03619078	20.24892212	1.491565443	2.23E-06	5.812916756	1.60E-06	5.874017786
lh_G_precentral	4.63E-16	9.299635809	4.327962026	-2.282232816	3.54E-19	-10.24782161	1.41E-12	8.137977229	21.17458499	-1.468124066	2.71E-06	-5.776666503	129.6869837	-0.155834763	0.411785364	3.014670461	0.024162903	3.816136808
rh_G_precentral	0.152890434	3.379566897	0.000468345	4.795997709	0.453375539	3.057417044	4.11E-10	7.275405767	0.10376671	3.423135846	11.55222527	-1.767858978	2.268662903	-2.437862962	1.429668199	2.603720154	2.49E-10	7.354290488
lh_G_precuneus	15.90544292	1.727529784	9.69E-36	14.81217768	2.42E-27	12.56571272	1.70E-10	7.413764675	4.13E-30	13.28915747	1.92E-11	7.748268763	119.1303886	0.247174052	3.82E-14	8.656529648	8.56E-10	7.159043857
rh_G_precuneus	7.607542876	2.055246474	21.73034014	-1.575252961	0.55073286	-2.996878005	3.46E-06	5.731498644	0.006669347	-4.137895206	1.00E-10	-7.495733684	141.4546599	-0.055500876	3.34E-22	11.10015796	1.56E-22	11.19476863
lh_G_rectus	4.60E-22	11.08957	3.12E-10	7.355716637	4.597241093	-2.258758175	2.48E-62	21.71908647	1.42E-28	12.87420787	3.15E-08	-6.567133262	8.898328526	1.886694733	0.000477146	4.741423021	0.196421755	3.239167735
rh_G_rectus	1.18E-31	13.73008234	2.95E-113	36.67525323	9.13E-77	25.65230022	2.51E-78	26.05836168	2.50E-108	35.0312623	2.96E-36	14.92087517	0.006613429	4.139933028	6.62E-23	11.30098258	8.40E-11	7.523105099
lh_G_subcallosal	4.12E-09	-6.943654052	1.98E-59	20.98019886	1.52E-69	23.67502768	1.21E-06	-5.924973123	2.05E-78	26.08261115	1.28E-75	25.30721197	2.534144783	-2.396815843	2.27E-30	-13.35919164	6.68E-16	-9.217782835
rh_G_subcallosal	8.06E-25	11.86884016	1.28E-61	21.55717198	2.82E-14	8.732233799	5.35E-12	7.9405246	5.33E-78	25.96704859	1.20E-16	9.449784626	144.7647715	0.02742228	85.27067355	-0.559597143	106.4138161	-0.360102906
lh_G_temp_sup-G_T_transv	0.03150653	3.807995408	49.1507876	-1.121720326	0.025766711	-3.859768372	5.972002246	2.058661141	4.86E-05	-5.218457747	1.95E-08	-6.647540526	0.031204745	3.749582136	5.94E-29	12.97648789	2.48E-13	8.390084808
rh_G_temp_sup-G_T_transv	0.026138058	-3.856103285	95.57993709	-0.657840405	5.667618669	2.175899014	0.005557463	4.181858199	5.70E-06	-5.637177375	3.35E-14	-8.675136306	74.01062424	0.675158719	1.04E-22	11.24559156	9.59E-23	11.25513609
lh_G_temp_sup-Lateral	4.52E-08	6.545253289	23.31787541	1.539478903	0.032704663	-3.798324684	5.62E-27	12.4375958	0.190793449	3.247730486	1.01E-17	-9.780077639	0.002310023	-4.388491679	18.75730163	1.531152522	7.75E-07	6.006663271
rh_G_temp_sup-Lateral	1.39E-40	16.07810452	1.21E-13	8.525818315	7.816342514	-2.043888502	1.33E-32	13.95568048	4.49E-32	13.81531915	0.325259808	3.087618094	0.006501657	-4.144056063	104.7337022	-0.37534119	0.456828359	2.982119499
lh_G_temp_sup-Plan_polar	0.254180142	3.232120001	6.51E-67	22.96634419	2.13E-69	23.63533616	1.19E-11	7.820718489	4.22E-74	24.88883302	7.23E-61	21.33195836	2.67E-18	-9.95472741	4.03E-28	-12.75069221	0.00352818	-4.289801296
rh_G_temp_sup-Plan_polar	5.46E-05	-5.242222168	1.88E-50	18.6372831	9.06E-63	21.86177894	0.158906048	-3.301184302	1.12E-74	25.04718239	7.37E-64	22.12404839	4.58E-09	-6.888046689	9.48E-34	-14.26040933	6.99E-07	-6.025358136
lh_G_temp_sup-Plan_tempo	0.000228423	-4.94856478	0.009905876	4.098598137	9.39E-10	7.181593456	86.76972055	-0.544794026	9.09E-05	5.091209378	7.54E-07	6.011635879	1.23E-06	-5.922443376	0.750381585	2.82242976	2.16E-10	7.376300753
rh_G_temp_sup-Plan_tempo	6.03E-15	-8.947661544	1.00E-27	12.6702231	2.66E-48	18.07935693	1.573570154	-2.569952719	4.61E-20	10.47946646	7.22E-29	12.9535594	2.75E-06	-5.774124909	1.01E-08	6.756961614	6.88E-20	10.42816704
lh_G_temporal_inf	6.696948108	2.108121842	8.59187174	2.003840769	117.3481538	0.485683607	2.88E-12	8.032190409	5.154678731	2.119543859	0.001366094	-4.508483733	33.90016453	-1.205144013	0.0001017	5.068180443	8.39E-06	5.563456558
rh_G_temporal_inf	6.24E-11	7.604772409	1.11E-13	8.538368715	0.003186213	4.368207381	3.42E-12	8.006964011	2.07E-14	8.74281618	2.118279643	2.46303954	9.69619965	1.848191101	4.00E-05	5.257524247	0.688651769	2.850557086
lh_G_temporal_middle	0.000578382	4.750423163	1.87E-24	-11.76642415	2.16E-31	-13.66001498	1.40E-20	10.63141036	4.10E-29	-13.0202317	5.68E-53	-19.26541004	1.54E-09	-7.065237956	35.87382101	1.171239135	1.36E-09	7.08523936
rh_G_temporal_middle	1.66E-12	8.148254736	76.68292996	-0.824874307	2.11E-05	-5.430004545	2.17E-30	13.36446976	0.001052484	4.567118566	0.001184651	-4.540597809	3.57E-11	-7.654617733	4.37E-09	-6.895760892	71.44226439	0.70277285
lh_Lat_Fis-ant-Horizont	0.055445867	-3.659347008	7.35E-18	-9.85274885	2.49E-09	-7.025324553	45.34434648	-1.024514981	2.60E-08	-6.599128504	1.36E-06	-5.904512294	7.57E-05	-5.128682847	48.22841246	0.984011092	0.000117161	5.038961565
rh_Lat_Fis-ant-Horizont	5.547121159	2.184513536	2.70E-05	-5.381885384	7.23E-08	-6.465176483	81.3604407	0.598807938	0.130181714	-3.358681839	0.087530441	-3.470862093	5.33E-13	-8.279538875	0.221639979	3.203395658	4.77E-13	8.295603728
lh_Lat_Fis-ant-Vertical	3.96E-06	-5.749698655	5.41E-05	5.244099687	4.00E-17	9.62853533	1.22E-07	-6.334203809	1.04E-16	9.468925392	1.40E-31	13.68330268	5.21E-06	-5.654394244	120.3250257	0.23674766	0.000497157	4.732496787
rh_Lat_Fis-ant-Vertical	5.99E-10	-7.252931404	0.020812071	3.914137329	8.94E-17	9.521195794	3.85E-11	-7.642947388	5.94E-20	10.44692284	1.28E-41	16.32045353	0.000124585	-5.026235063	0.126549401	-3.366778552	102.1452356	0.398991724
lh_Lat_Fis-post	0.00033837	-4.865537884	5.14E-38	-15.40859622	2.14E-20	-10.60665213	0.000491952	-4.734784871	4.34E-34	-14.35002053	4.50E-29	-13.00926248	0.008129517	-4.089742563	4.44E-18	9.888302115	3.34E-16	9.312000145
rh_Lat_Fis-post	8.01E-10	-7.206911274	6.25E-22	-11.05131816	0.000692379	-4.711296034	0.477782524	-2.967968725	1.11E-17	-9.767412257	1.06E-14	-8.836194039	4.33E-16	-9.276957356	2.32E-06	5.806170037	2.64E-20	10.55048967
lh_Pole_occipital	5.50E-07	6.110331151	7.05E-05	5.190760747	39.90068273	1.246874929	8.58E-27	12.38709553	3.798260578	2.241929427	5.62E-06	-5.639883912	8.49E-06	-5.561288347	2.68E-13	8.378592124	6.36E-41	16.13985331
rh_Pole_occipital	0.000861559	4.663399383	2.86E-55	19.89050577	3.25E-48	18.057107	8.78E-23	11.26596259	8.73E-47	17.66037826	1.02E-24	11.8115246	5.94E-15	-8.917233207	1.57E-22	11.1941008	9.00E-61	21.30688672
lh_Pole_temporal	2.18E-23	11.46644862	6.17E-09	6.877506645	34.80552985	-1.325026279	5.42E-63	21.89403958	4.12E-07	6.120285827	3.53E-18	-9.918386049	2.09E-07	-6.240357536	22.15279063	1.444195558	1.74E-08	6.666654852
rh_Pole_temporal	7.98E-25	11.86998045	1.80E-44	17.08682178	2.84E-16	9.365859185	1.77E-53	19.39725013	5.40E-58	20.57641953	1.91E-06	5.842104285	2.43E-10	-7.358176092	16.75627829	-1.588330103	0.002290981	4.390402799
lh_S_calcarine	3.68E-07	-6.181999292	7.49E-11	-7.576725887	5.325663865	-2.200776561	0.025736847	-3.799802278	0.006551863	-4.14219576	10.58733189	-1.808174202	6.26E-20	-10.44034659	9.30E-06	5.54362783	5.44E-37	15.11386932
rh_S_calcarine	4.91E-13	-8.325062739	0.027204169	-3.845848494	14.01380583	1.78676456	5.07E-05	-5.209864757	0.004911876	-4.211414745	22.56218277	-1.434421469	1.22E-22	-11.22519552	1.81E-16	9.394673433	3.95E-60	21.13761387
lh_S_central	5.26E-78	-25.99697381	2.27E-18	-10.00684686	1.07E-26	12.38864493	2.49E-51	-18.83857092	4.63E-12	-7.961863967	1.13E-15	9.146345249	2.07E-28	-12.82918259	0.041079488	3.67695469	8.86E-37	15.05832458
rh_S_central	4.93E-31	-13.56434711	2.90E-20	-10.56809645	14.59425525	-1.767927203	1.79E-31	-13.65489394	4.82E-14	-8.623852018	74.4045451	0.67096918	9.98E-21	-10.67385004	0.163038591	3.293722066	1.52E-33	14.20600446
lh_S_cingul-Marginalis	1.83E-25	-12.04806312	1.22E-32	-13.99324436	0.104512076	-3.486615166	6.10E-30	-13.24364805	2.62E-17	-9.653807813	58.34699328	0.853131942	1.80E-08	-6.661643373	8.851070023	1.889064182	7.64E-09	6.803964774
rh_S_cingul-Marginalis	6.77E-11	-7.592224083	1.92E-12	-8.126457985	0.133691124	-3.417634932	8.42E-13	-8.212859707	3.25E-09	-6.944239026	0.818514656	-2.793727569	6.33E-05	-5.165202118	2.23E-06	5.813352788	4.77E-14	8.625157525
lh_S_circular_insula_ant	0.001667861	-4.516232097	6.45E-10	-7.241280838	3.84429127	-2.327802193	6.85E-05	-5.148995037	2.424748836	2.413247289	7.35E-09	6.810385714	0.001086993	-4.559897845	0.061845722	-3.566682815	108.7337119	0.339198096
rh_S_circular_insula_ant	3.714474855	-2.340886085	1.40E-18	-10.06951981	2.72E-13	-8.410597924	0.030260245	-3.757630676	1.56E-05	-5.443469931	0.984560281	-2.731945556	2.30E-09	-7.000401297	43.44360777	1.052154048	2.34E-05	5.363789102
lh_S_circular_insula_inf	0.455265988	-3.056132085	7.43E-28	-12.70578298	5.01E-13	-8.322167701	2.12E-09	-7.013630052	5.28E-07	-6.075927159	35.04266151	1.185351614	51.84515249	-0.935392075	3.315031545	2.2948877	0.410720129	3.015479122
rh_S_circular_insula_inf	5.97E-08	-6.497964311	8.77E-52	-18.98278203	6.08E-27	-12.45609296	7.56E-19	-10.11935503	3.99E-25	-11.92566767	0.092233736	-3.456238391	35.87571192	-1.171207294	0.000123883	-5.027405989	0.108340057	-3.410953552
lh_S_circular_insula_sup	1.91E-06	-5.885233292	5.64E-61	-21.38728622	2.39E-23	-11.455238	7.51E-08	-6.418561163	7.83E-33	-14.01721202	6.18E-09	-6.83894945	1.80E-11	-7.758384817	0.000883405	4.606156386	2.17E-15	9.056699921
rh_S_circular_insula_sup	3.09E-18	-9.966282407	4.75E-09	-6.920388909	7.018190842	2.088803331	2.50E-11	-7.708686733	0.083542042	-3.483850795	2.524624319	2.398220715	4.32E-18	-9.891754367	2.63E-08	6.597573123	4.48E-25	11.91175388
lh_S_collat_transv_ant	0.38568451	-3.107022817	183.2380172	-0.025236386	4.770670299	2.244265669	0.214312522	-3.213383948	2.356075812	2.423899612	8.53E-05	5.104409141	3.51E-09	-6.931542757	1.68E-05	5.429162909	4.40E-17	9.584775218
rh_S_collat_transv_ant	0.027727807	-3.840950191	3.00E-07	6.217924012	1.55E-14	8.816122709	1.950467647	-2.493077601	2.88E-08	6.58180449	5.28E-12	7.942264974	2.13E-11	-7.733091151	4.77E-15	8.947729793	3.81E-35	14.62889999
lh_S_collat_transv_post	0.078127812	-3.566735528	3.52E-19	10.24854239	3.39E-28	12.79885132	13.85057511	-1.68188687	5.15E-37	15.12001768	2.26E-42	16.51639202	1.51E-19	-10.32730739	4.959008217	2.135340184	3.16E-17	9.628591033
rh_S_collat_transv_post	1.21E-06	-5.968544679	7.91E-49	-18.21611264	8.52E-34	-14.29954799	1.88E-06	-5.844791921	1.57E-47	-17.85314573	1.21E-36	-15.02250292	5.12E-19	-10.16995665	3.98E-08	6.527325135	6.78E-38	15.35051006
lh_S_front_inf	0.001367822	-4.560814253	2.75E-07	-6.233477694	4.414114381	-2.27458715	6.77E-05	-5.151555904	1.08E-05	-5.514503764	16.69765841	-1.590084619	1.05E-06	-5.951284933	2.38E-12	8.060729715	6.73E-26	12.14035278
rh_S_front_inf	0.484049026	-3.037150832	0.000593687	-4.744758485	1.722061321	-2.620429943	8.68E-07	-5.986082252	2.43E-09	-6.991130093	0.410127059	-3.015930179	0.413221724	-3.013583098	3.58E-40	15.9444771	1.68E-34	14.45916377
lh_S_front_middle	0.006496288	-4.200500946	2.14E-22	-11.18441365	2.72E-15	-9.057643477	9.06E-12	-7.861732172	7.40E-18	-9.820936769	9.80E-06	-5.533690014	0.010740212	-4.021223895	4.04E-10	7.278244109	5.87E-18	9.851420106
rh_S_front_middle	69.23763067	-0.897284237	2.133140442	2.544962535	0.040434116	3.742970771	1.42E-08	-6.701478971	57.59320292	0.862367839	2.73E-07	6.192942034	13.24728942	-1.703260979	2.73E-29	13.06780301	2.29E-36	14.95013331
lh_S_front_sup	4.72E-08	-6.537862603	0.014364177	4.007122039	7.86E-19	10.1446853	1.32E-11	-7.805732275	5.32E-08	6.477729878	8.97E-33	14.00151385	0.000210818	-4.916221612	6.76E-05	5.151863295	3.08E-15	9.008116325
rh_S_front_sup	0.003259773	-4.362914621	39.88471007	-1.24710819	0.185555634	3.324019759	1.50E-07	-6.298351709	23.47188846	1.413178207	1.16E-14	8.82388994	0.00120941	-4.535947759	0.001931827	4.429623681	2.01E-11	7.741709069
lh_S_interm_prim-Jensen	0.003946957	-4.318352942	0.004102493	-4.309304336	4.589766392	-2.259393423	0.520442514	-2.940834216	0.526889319	-2.936911892	14.53876567	-1.658402031	7.40E-05	-5.133307666	0.343506057	3.070861297	3.15E-09	6.949040221
rh_S_interm_prim-Jensen	1.91E-06	-5.885030661	4.47E-07	-6.147894167	0.060493308	-3.636128862	0.006192743	-4.155812764	1.36E-07	-6.316179253	0.000551442	-4.710193188	3.95E-11	-7.638944868	1.46E-09	7.074491648	3.04E-23	11.40037201
lh_S_intrapariet_and_P_trans	2.95E-15	-9.046396153	8.35E-36	-14.82920749	2.05E-10	-7.421169664	4.19E-11	-7.629845377	3.13E-12	-8.020034665	0.641725414	-2.873518133	0.000583538	-4.697560575	1.23E-06	5.922548979	2.09E-11	7.736143438
rh_S_intrapariet_and_P_trans	0.000774553	-4.686772224	14.82316704	1.760666684	2.57E-06	5.830077814	0.000517769	-4.723657491	0.098840379	3.43683256	4.31E-12	7.972659555	0.000371304	-4.795629761	9.73E-23	11.25325177	9.17E-23	11.26066637
lh_S_oc_middle_and_Lunatus	1.18E-07	-6.38100329	6.69E-14	-8.610539991	0.000831727	-4.671146624	1.85E-07	-6.262071915	3.32E-10	-7.309106379	0.020093249	-3.863557083	4.31E-12	-7.972447549	4.39E-35	14.61284954	8.00E-58	20.53164638
rh_S_oc_middle_and_Lunatus	4.32E-07	-6.15321967	5.63E-07	-6.106026265	1.357472995	-2.702364622	1.30E-05	-5.479582507	0.005848004	-4.16961207	40.76222084	-1.092569469	1.12E-17	-9.765743498	5.54E-11	7.587279424	2.04E-35	14.70022386
lh_S_oc_sup_and_transversal	8.10E-11	-7.564744689	0.001115645	-4.606265757	144.3356607	0.290208292	7.62E-11	-7.538289431	2.443954166	-2.410315905	0.425990759	3.004066199	0.502232721	-2.95215822	1.80E-22	11.17682836	3.16E-32	13.85594643
rh_S_oc_sup_and_transversal	6.02E-09	-6.881499829	3.47E-37	-15.1917115	4.31E-22	-11.09770643	1.70E-12	-8.109717522	1.36E-40	-16.05368434	4.34E-21	-10.77916617	8.16E-11	-7.527594371	1.17E-24	11.79545223	3.32E-48	18.02843058
lh_S_occipital_ant	35.15809962	-1.31935637	0.000359286	-4.852766311	0.005236729	-4.251799742	81.70829647	-0.595283005	1.47E-10	-7.436266226	1.60E-10	-7.423014438	2.83E-13	-8.370791275	2.34E-12	8.06328903	1.80E-32	13.9209626
rh_S_occipital_ant	182.6723497	-0.029032034	93.2906502	-0.67703774	95.13432329	-0.661557994	130.4379498	0.149395463	3.235254554	2.304271277	4.295932217	2.193192408	2.65E-16	-9.343247261	52.59759578	0.925552899	1.18E-17	9.759090919
lh_S_oc-temp_lat	0.000137678	-5.053952331	157.1814835	0.201366112	0.029416313	3.8257306	0.001456177	-4.494033687	54.0354687	-0.90699581	4.146629484	2.207276079	4.31E-16	-9.277376187	4.02E-09	6.909395135	7.72E-27	12.39967076
rh_S_oc-temp_lat	3.76E-07	-6.178031375	9.22E-18	9.822886934	4.13E-33	14.11775395	3.32E-05	-5.294974045	7.36E-32	13.75795009	1.56E-42	16.55820276	2.49E-28	-12.80754386	55.59056574	-0.887271321	1.09E-10	7.482817833
lh_S_oc-temp_med_and_Lingual	2.51E-18	-9.993296393	2.80E-09	-7.006346695	33.15638543	-1.352129716	8.73E-08	-6.392573365	1.02E-10	-7.493128025	0.000784855	-4.632375457	3.03E-37	-15.18055326	0.008498204	4.078892241	9.84E-42	16.35049838
rh_S_oc-temp_med_and_Lingual	7.05E-15	-8.926027593	0.175030756	-3.340848921	0.222038631	3.271854118	5.77E-05	-5.183787085	17.98946527	-1.552497844	1.360164046	2.621134147	1.91E-38	-15.49403298	0.037322732	3.70241964	4.10E-38	15.40759108
lh_S_orbital_lateral	1.55E-08	-6.724856026	1.55E-19	-10.35387074	6.39E-05	-5.210528326	2.67E-06	-5.779509617	4.78E-07	-6.093486558	12.7384185	-1.721911227	2.84E-10	-7.333638871	0.001184155	4.540691964	8.66E-19	10.10165457
rh_S_orbital_lateral	0.016674393	-3.969934013	60.44265528	0.989413337	0.031213608	3.810412567	8.57E-06	-5.559385441	1.207004626	2.662515771	1.54E-07	6.293841717	0.000308095	-4.835650138	7.29E-19	10.12400497	1.30E-29	13.15533977
lh_S_orbital_med-olfact	6.23E-12	7.952607496	5.27E-55	-19.82131074	5.97E-64	-22.17536649	0.004986091	4.20783425	1.52E-57	-20.4588917	1.97E-65	-22.54311987	0.0055404	-4.18259624	1.09E-31	13.71200448	2.89E-41	16.2288432
rh_S_orbital_med-olfact	6.78E-06	5.648695745	1.14E-20	-10.68634227	2.68E-35	-14.69596262	0.000337198	4.816325171	4.45E-19	-10.18788683	2.28E-37	-15.21258765	0.000518169	-4.723489147	8.25E-48	17.92582653	9.76E-60	21.03420286
lh_S_orbital-H_Shaped	5.20E-25	-11.92181951	1.68E-38	15.53555129	4.38E-66	22.74478276	4.09E-09	-6.906755137	4.39E-24	11.63418996	3.67E-42	16.46176413	1.43E-14	-8.794464552	1.92E-31	13.64674885	8.96E-56	19.9956375
rh_S_orbital-H_Shaped	7.75E-39	-15.62314084	43.86736147	1.19091911	2.63E-19	10.28586479	8.60E-20	-10.39967296	28.85647277	-1.298768994	3.54E-05	5.28216911	1.81E-30	-13.3858777	4.93E-31	13.53723601	3.10E-63	21.95841945
lh_S_parieto_occipital	4.26E-10	-7.30686861	6.11E-12	7.955440793	2.54E-25	12.0085014	5.84E-07	-6.057606325	4.29E-06	5.690718301	1.03E-19	10.37685694	1.72E-06	-5.861353047	3.21E-20	10.52565652	2.16E-35	14.69405431
rh_S_parieto_occipital	8.66E-10	-7.19445575	3.13E-10	7.355324949	1.40E-22	11.23744127	2.61E-10	-7.346969425	1.55E-09	7.063659023	1.43E-22	11.20586361	2.92E-08	-6.579841761	1.46E-12	8.132526442	1.08E-23	11.52436064
lh_S_pericallosal	0.002754728	-4.401830708	2.04E-22	-11.19038086	0.023186477	-3.886708478	147.3139025	0.005814767	2.74E-38	15.45339889	2.61E-16	9.34556499	6.21E-83	-27.3560015	7.89E-136	-44.63441397	2.69E-81	-26.89205649
rh_S_pericallosal	15.80429356	1.730547592	9.60E-119	-38.52276612	1.04E-95	-31.12753724	3.29E-18	9.927484445	3.81E-50	-18.53128343	1.56E-62	-21.7723976	3.30E-72	-24.37080535	7.24E-120	-38.87300326	4.26E-31	-13.55413166
lh_S_postcentral	1.57E-13	-8.489136141	121.7596824	0.452638983	3.59E-07	6.186211227	2.85E-08	-6.583904284	70.94645001	0.708165386	4.61E-06	5.677167548	5.06E-06	-5.659617162	1.96E-20	10.58833647	4.72E-25	11.90532897
rh_S_postcentral	5.04E-07	-6.125818231	58.16673931	1.014653777	5.43E-07	6.112556026	2.88E-08	-6.582200497	28.22384741	1.311338011	6.76E-11	7.556580888	0.003439881	-4.295758422	1.29E-25	12.0619983	1.09E-25	12.08186792
lh_S_precentral-inf-part	1.08E-10	-7.520222095	1.38E-16	9.462989764	9.85E-28	12.67240612	1.76E-08	-6.664882671	1.48E-19	10.33025752	1.16E-34	14.50179359	0.000627316	-4.681717172	3.56E-22	11.09226606	2.51E-25	11.98150944
rh_S_precentral-inf-part	1.33E-05	-5.520331306	122.1165148	-0.449988137	0.000227233	4.949661235	6.33E-10	-7.207095617	5.779700974	2.072313593	5.19E-13	8.283223057	0.001344577	-4.512070449	5.76E-11	7.581284601	3.36E-18	9.924709371
lh_S_precentral-sup-part	3.76E-43	-16.74474162	144.7144614	-0.287558864	5.11E-18	9.900365129	7.47E-30	-13.21997466	48.23772216	-0.98388296	4.71E-11	7.611938318	4.39E-06	-5.686520659	2.35E-19	10.2703865	1.95E-34	14.44212443
rh_S_precentral-sup-part	6.32E-31	-13.53546759	0.001002902	-4.6298851	0.000110596	5.099015038	1.55E-25	-12.04009693	0.441864329	-2.992593734	1.06E-05	5.518011869	2.03E-09	-7.020806562	0.117171472	3.388729246	9.51E-33	13.99473098
lh_S_suborbital	0.586281964	-2.977204335	80.9801311	-0.784994201	24.70616747	1.509727561	0.00675204	-4.134911249	1.84E-08	6.657303892	4.18E-17	9.591345253	4.89E-13	-8.291802274	0.020842319	-3.854183836	5.800533869	2.070816005
rh_S_suborbital	31.29222997	-1.384010604	5.126429528	-2.215915721	36.78852912	-1.293670374	26.28420159	-1.351225499	33.62115689	1.210049664	3.847555724	2.236862404	5.24E-27	-12.44602988	130.9620005	-0.144905586	4.25E-18	9.893958587
lh_S_subparietal	7.45E-05	-5.179638124	1.36E-20	-10.66453402	6.12E-09	-6.878797651	9.27E-07	-5.974198327	0.006881716	-4.130301311	38.64367593	-1.125809436	8.78E-09	-6.780944503	5.701832721	2.077952318	1.31E-08	6.714769367
rh_S_subparietal	2.47E-07	-6.252131431	63.07285282	-0.961007191	1.848311528	2.595676259	0.002290111	-4.390490418	13.85911755	1.681589656	0.009934897	4.040494341	1.02E-18	-10.08008903	0.519657831	2.941314656	1.62E-18	10.02013498
lh_S_temporal_inf	2.59E-10	-7.384670857	6.79E-48	17.97409104	4.12E-69	23.55808141	1.32E-05	-5.475683324	2.37E-68	23.32565115	7.70E-83	27.32928016	9.96E-44	-16.86820872	0.207447275	3.223033418	3.47E-37	15.16489374
rh_S_temporal_inf	1.41E-19	-10.36624897	1.078920894	2.779664045	1.46E-16	9.455400991	8.95E-08	-6.388166007	3.99E-12	7.983985299	2.68E-29	13.07003728	2.49E-46	-17.54249128	48.1157543	0.985562915	1.40E-35	14.74317719
lh_S_temporal_sup	1.50E-05	-5.49611923	3.25E-19	10.25881538	4.57E-30	13.30464799	0.045257523	-3.651091358	4.82E-25	11.90279003	8.68E-41	16.10476937	2.60E-14	-8.710991975	1.06E-23	11.52655676	4.54E-31	13.54687365
rh_S_temporal_sup	1.09E-05	-5.558020307	1.846504616	-2.596019709	10.140545	1.932253641	0.108138363	-3.411480609	67.92422989	0.741495118	0.252768884	3.164108579	3.81E-12	-7.990844598	9.54E-23	11.25575367	1.05E-28	12.90986481
lh_S_temporal_transverse	2.981763206	-2.423299543	1.62E-08	6.718317196	8.98E-13	8.237654489	124.0808276	0.204130231	1.36E-16	9.433203474	1.49E-16	9.420829437	4.84E-13	-8.293444677	0.000880623	4.60685719	3.14E-18	9.933630793
rh_S_temporal_transverse	22.489351	-1.557901424	32.73558376	-1.359206333	157.7800562	-0.197270347	1.527814005	-2.580379091	1.020905104	2.719691555	0.003195367	4.313051272	4.86E-08	-6.493204592	2.83729708	2.354345271	5.50E-10	7.229506066
p-values corrected for multiple comparisons with Bonferroni correction
