## Supplementary material for "The impact of FreeSurfer versions on structural neuroimaging analyses of Parkinson’s disease": Table S1: Table_S3.csv

Table S3
Differences between FreeSurfer versions in estimation of volume, surface area, and cortical thickness in healthy controls
	volume	volume	volume	volume	volume	volume	surface area	surface area	surface area	surface area	surface area	surface area	cortical thickness	cortical thickness	cortical thickness	cortical thickness	cortical thickness
	FreeSurfer 7 vs 6	FreeSurfer 7 vs 6	FreeSurfer 7 vs 5	FreeSurfer 7 vs 5	FreeSurfer 6 vs 5	FreeSurfer 6 vs 5	FreeSurfer 7 vs 6	FreeSurfer 7 vs 6	FreeSurfer 7 vs 5	FreeSurfer 7 vs 5	FreeSurfer 6 vs 5	FreeSurfer 6 vs 5	FreeSurfer 7 vs 6	FreeSurfer 7 vs 6	FreeSurfer 7 vs 5	FreeSurfer 7 vs 5	FreeSurfer 6 vs 5	FreeSurfer 6 vs 5
	p	t	p	t	p	t	p	t	p	t	p	t	p	t	p	t	p	t
Left-Lateral-Ventricle	103.8263122	-0.591853493	2.25E-11	8.52709148	2.55E-29	16.8337989
Left-Inf-Lat-Vent	5.583202583	2.201947212	40.96878193	1.236356975	151.020243	-0.244145082
Left-Cerebellum-White-Matter	5.472458768	-2.210158863	7.06E-16	-10.53912837	5.99E-16	-10.57108298
Left-Cerebellum-Cortex	56.84824087	1.032948561	5.25E-55	33.02482239	5.39E-56	33.81674359
Left-Thalamus	1.44E-06	6.281859126	4.526390944	-2.286940473	1.35E-05	-5.794673818
Left-Caudate	38.40527417	1.274284193	6.36E-18	-11.45348321	3.79E-30	-17.25316254
Left-Putamen	6.336435934	2.149581449	4.73E-29	-16.69824978	2.93E-35	-19.96410452
Left-Pallidum	85.12597069	0.74952126	1.41E-39	22.43412035	2.51E-42	24.10623127
3rd-Ventricle	126.8505628	-0.4158818	15.95701873	1.736932577	0.694094866	2.968124074
4th-Ventricle	12.25494011	1.861051604	8.06E-08	-6.887783665	5.52E-09	-7.435235903
Brain-Stem	1.37E-12	9.073422022	44.06408974	1.192798291	0.000236268	-5.142720472
Left-Hippocampus	1.86E-13	9.461138287	6.49E-10	7.864156473	0.538817768	3.051773334
Left-Amygdala	0.017698308	4.060218709	0.000141702	5.2622503	2.318980286	2.544417836
CSF	5.684719122	-2.194543607	0.124055866	-3.509137894	0.517919604	-3.06469703
Left-Accumbens-area	0.16023665	-3.432453807	0.897147673	-2.881655955	65.40628349	-0.939234012
Left-VentralDC	150.2699539	-0.249342934	3.05E-07	6.61121973	2.28E-09	7.613466243
Left-vessel	109.1594346	-0.549630061	8.25E-38	-21.40126143	6.64E-36	-20.3216122
Left-choroid-plexus	7.440516724	-2.081833751	4.01E-57	-34.7398662	6.19E-54	-32.18401143
Right-Lateral-Ventricle	44.1460623	-1.191675163	0.011453065	4.176823885	2.65E-15	10.28343061
Right-Inf-Lat-Vent	61.32511246	0.982847517	3.04E-10	8.014406585	4.00E-09	7.499854621
Right-Cerebellum-White-Matter	0.053331435	-3.754552214	7.77E-28	-16.09280979	1.64E-19	-12.16935863
Right-Cerebellum-Cortex	0.003273146	4.501741388	4.08E-45	25.88841138	1.04E-42	24.34540948
Right-Thalamus	1.43E-12	9.064672299	8.88E-17	10.94080384	0.000233099	5.145896152
Right-Caudate	50.87260655	1.104163833	1.18E-09	-7.744447235	1.53E-13	-9.497986165
Right-Putamen	1.551906187	2.690638377	4.53E-06	-6.034907938	2.26E-09	-7.614494864
Right-Pallidum	60.58608368	-0.990946636	2.08E-35	20.04633131	3.22E-41	23.42268793
Right-Hippocampus	4.82E-10	7.923332376	9.77E-05	5.34832491	175.3637154	0.078255339
Right-Amygdala	25.2806829	1.505527906	6.52E-10	7.863182679	4.91E-08	6.990206438
Right-Accumbens-area	18.28592154	1.67056629	0.00033844	-5.057802683	7.13E-07	-6.43197377
Right-VentralDC	132.4000831	-0.375532796	6.91E-05	5.427692954	1.16E-06	6.327877091
Right-vessel	24.47540555	-1.522521506	8.87E-35	-19.69952629	6.52E-36	-20.32571207
Right-choroid-plexus	117.0231302	0.489098416	5.85E-55	-32.98750641	3.85E-56	-33.93545495
5th-Ventricle	20.938824	-1.602847967	0.006665564	-4.319079074	0.008138823	-4.266941933
Optic-Chiasm	0.000838503	-4.839852385	7.58E-15	-10.07991514	3.25E-05	-5.599232826
CC_Posterior	21.33047416	-1.593443411	2.23E-07	6.676038209	1.45E-06	6.280231529
CC_Mid_Posterior	0.567384167	-3.03483869	9.05E-34	19.15163818	2.65E-32	18.3702129
CC_Central	28.02628224	-1.450596205	1.39E-22	13.57885373	1.66E-21	13.08062913
CC_Mid_Anterior	46.15444789	-1.164612145	8.28E-19	11.8519259	4.90E-13	9.273127837
CC_Anterior	169.1931192	0.119919543	6.62E-15	10.10624312	6.62E-17	10.99799475
lh_G_and_S_frontomargin	22.99274962	1.554996899	7.36E-09	7.376955092	7.21E-07	6.429472838	72.09238708	0.697372909	1.28E-07	6.7437864	9.66E-08	6.802047355	2.724969883	-2.394580534	1.77E-05	5.682818651	3.37E-10	7.94752655
rh_G_and_S_frontomargin	0.003699003	4.470649214	17.65946118	-1.687708295	0.001062865	-4.781986955	95.94078878	-0.457511696	0.002326106	-4.52900326	0.003827175	-4.402073564	60.41794958	0.830342106	1.38E-08	7.202695286	1.34E-08	7.207807588
lh_G_and_S_occipital_inf	180.9122628	0.040910099	0.002025216	4.622568237	8.52E-05	5.379689243	86.25056956	0.551044054	62.19877422	0.809144119	86.65345283	0.547062968	7.44E-05	-5.35722411	5.17E-11	8.318078153	5.55E-25	14.65953371
rh_G_and_S_occipital_inf	1.927059052	2.612524869	1.910119204	2.615742079	26.52101639	1.480164639	18.32099188	1.551501751	3.024771517	-2.353914153	0.409214275	-3.065246619	0.018610771	-3.982925157	2.08E-05	5.646868834	5.03E-14	9.668621785
lh_G_and_S_paracentral	2.02E-07	6.696924829	1.71E-12	9.030203641	7.00E-05	5.424709952	3.50E-16	10.6298856	2.08E-11	8.496997565	0.26265024	3.207616164	3.988536894	-2.243717478	3.74E-06	6.02582339	2.23E-12	8.933090211
rh_G_and_S_paracentral	0.003467346	4.487105655	1.10E-12	9.115291302	2.27E-07	6.672795602	3.50E-07	6.532747307	8.16E-10	7.771753845	0.494534561	3.003035735	16.42599818	-1.607323553	2.38E-06	6.123638469	7.79E-11	8.237487275
lh_G_and_S_subcentral	3.87208178	2.348791477	0.000120431	5.299981063	0.473346549	3.09395892	6.23E-06	5.914161147	1.97E-05	5.659253159	6.831108058	2.017862677	0.037087809	-3.7912155	0.002775197	4.484251094	3.46E-09	7.482269339
rh_G_and_S_subcentral	7.653844549	2.069755437	8.11E-12	8.726942517	5.33E-11	8.358357241	1.761135431	2.559710473	2.76E-11	8.441336709	2.86E-09	7.520598593	0.423798178	-3.053809179	0.028908654	3.861194708	4.69E-07	6.470848982
lh_G_and_S_transv_frontopol	9.12E-06	5.881874602	3.35E-13	9.346591583	8.68E-06	5.892773237	1.22E-10	8.149644681	1.09E-17	11.30253161	1.44E-07	6.718223262	0.03942913	3.773892052	2.442372336	2.436728958	89.41495376	-0.520004457
rh_G_and_S_transv_frontopol	3.22E-10	8.003036629	4.99E-14	9.715441186	4.45E-05	5.527885581	0.000569682	4.876898839	8.09E-05	5.337865933	0.171889519	3.339799693	0.000193239	5.13498767	2.91E-13	9.328388475	7.89E-05	5.343756345
lh_G_and_S_cingul-Ant	1.688162645	2.660466145	171.9968823	0.10096672	3.519188916	-2.386097032	0.101313837	3.499793926	41.42202891	-1.086198428	0.00300133	-4.464306563	7.80E-09	-7.318012235	2.75E-08	7.0608994	2.36E-21	12.96396227
rh_G_and_S_cingul-Ant	147.1331782	0.271149443	1.70E-19	12.16225544	6.68E-19	11.89408624	41.70385787	1.081883271	6.13E-12	8.736082331	1.22E-11	8.601613271	9.54E-09	-7.27709441	9.72E-14	9.541216461	3.78E-28	16.19753738
lh_G_and_S_cingul-Mid-Ant	12.22130962	-1.862314844	2.19E-12	-8.982541074	2.82E-15	-10.27106245	99.49122419	0.424268516	0.157417797	-3.366774019	9.37E-14	-9.548264838	8.53E-06	-5.845036084	0.676256965	-2.898220766	0.166133794	3.350263139
rh_G_and_S_cingul-Mid-Ant	10.84164559	-1.91683867	1.26E-14	-9.981026216	1.36E-15	-10.41203547	95.76992773	0.459124111	9.05E-12	-8.659827266	8.73E-18	-11.34637402	1.92E-14	-9.855003072	0.6957903	-2.888553372	0.000921547	4.759616486
lh_G_and_S_cingul-Mid-Post	0.811743479	-2.915575895	0.481422158	3.088472879	5.40E-08	6.970334754	47.49174087	-0.997344632	1.517956072	2.614250147	0.000140586	5.209591432	4.80E-08	-6.946556119	0.001084701	4.71949398	2.05E-17	11.18045027
rh_G_and_S_cingul-Mid-Post	0.000295098	-5.090273332	141.567071	-0.310174372	1.606405141	2.678292632	0.0768275	-3.581589776	143.1844301	0.040888586	4.096289211	2.232899947	0.008902668	-4.181605087	1.18E-05	5.772787529	2.11E-12	8.943910564
lh_G_cingul-Post-dorsal	0.002995837	-4.524165891	3.73E-18	11.5577163	7.95E-25	14.63352588	3.904867631	2.252295192	2.40E-13	9.366192901	1.47E-11	8.565625063	1.81E-07	-6.670929854	126.771	-0.181198845	4.44E-05	5.475414732
rh_G_cingul-Post-dorsal	1.16E-13	-9.55168528	3.812524835	2.354870433	4.67E-14	9.728405147	9.356946295	-1.877516363	136.5849917	0.097050162	20.31115868	1.497599483	1.16E-09	-7.702270901	17.24805889	1.582509237	1.15E-10	8.160685866
lh_G_cingul-Post-ventral	17.82401003	-1.683158481	0.951772183	2.861483708	4.01E-05	5.551774113	34.36072828	-1.201741689	11.03276982	-1.801173999	9.388054727	-1.875998731	0.000116789	-5.252824672	4.02E-20	12.40088156	1.66E-27	15.87997121
rh_G_cingul-Post-ventral	7.95E-07	-6.408716545	8.87E-18	11.38868569	2.42E-24	14.40401491	22.51028416	-1.442646645	1.34E-08	7.207776189	3.99E-09	7.453674195	0.032237648	-3.830683579	0.791724403	2.844415677	8.30E-06	5.851158466
lh_G_cuneus	152.1758566	0.236152169	3.52E-18	11.56907893	2.01E-16	10.78212632	5.12E-06	5.95722949	1.68E-10	8.085303903	0.045320979	3.734286174	0.051113846	-3.69985425	2.79E-18	11.56865979	2.92E-25	14.79278554
rh_G_cuneus	2.575295144	2.505281695	5.37E-27	15.68030419	1.77E-22	13.52951972	1.17E-08	7.235482558	9.18E-20	12.23801904	1.55E-10	8.101204396	0.001145065	-4.706120187	6.99E-15	10.0505206	6.52E-23	13.68455175
lh_G_front_inf-Opercular	0.09105966	3.600317674	1.361343372	-2.737145803	2.14E-05	-5.69255382	2.48E-09	7.549066127	23.7802551	-1.412781236	1.99E-08	-7.127478388	55.84623415	-0.886564631	2.612933255	2.410803155	0.538568833	2.974722144
rh_G_front_inf-Opercular	0.131215303	3.492422946	3.70E-08	7.0480355	5.72E-07	6.478440349	0.000953851	4.7511524	2.55E-08	7.076813587	1.47E-05	5.7237027	72.7341543	-0.690430328	9.766382592	-1.857871071	26.90279173	-1.344216087
lh_G_front_inf-Orbital	0.548994871	3.045646894	2.31E-38	21.72061666	5.38E-35	19.81867631	2.77E-08	7.05991768	3.11E-37	21.01281334	4.66E-32	18.18799364	113.9845301	0.292914298	5.471483725	2.113015806	3.395344411	2.308312117
rh_G_front_inf-Orbital	0.317352449	3.221728932	1.31E-13	9.529270075	1.39E-07	6.774982165	0.000603412	4.862956972	7.04E-17	10.9404353	1.45E-05	5.726701627	7.06044929	2.003444968	1.008719812	2.760329988	51.90625322	0.937372817
lh_G_front_inf-Triangul	0.121196906	3.516068065	74.27765767	0.850094662	79.03078611	-0.805024803	3.03E-10	7.968750199	1.513819006	2.615244416	13.55924727	-1.702520726	2.291206476	-2.461092085	22.44547797	1.444205144	0.109822997	3.47570812
rh_G_front_inf-Triangul	9.232847179	1.988367215	2.14E-16	-10.76988829	6.97E-24	-14.18681806	2.819387388	2.381362625	3.78E-12	-8.830031	3.50E-18	-11.52439254	11.2580361	1.791661281	121.3847374	0.227900055	47.27738061	-1.000348313
lh_G_front_middle	173.1321686	-0.093303222	4.087335914	2.327488452	4.023578795	2.333692921	0.202986145	3.288389019	0.013276154	4.074693882	13.95766839	1.688368068	146.239022	-0.014948668	85.07714301	0.562689832	87.37887757	0.539916583
rh_G_front_middle	88.67918507	0.718214291	3.45669862	2.393046352	6.666295183	2.128336323	28.78649526	1.305714198	81.58227673	0.597843553	93.03926829	-0.485060783	0.624815569	2.924964235	1.86E-05	5.671403392	0.064840665	3.631129387
lh_G_front_sup	0.001291993	4.734042594	9.23E-18	11.38098332	5.16E-11	8.364455879	0.000431269	4.944051285	2.79E-16	10.67330178	4.93E-11	8.327364399	79.06816616	-0.623597394	47.77574384	0.9933789	12.58095954	1.73876876
rh_G_front_sup	0.002459176	4.573931275	1.74E-05	5.739131846	1.862598995	2.624906606	0.001478534	4.64270348	0.073374906	3.59506313	146.2279685	-0.015042507	3.842213654	2.258824544	0.000147408	5.198515796	0.0320804	3.832055767
lh_G_Ins_lg_and_S_cent_ins	5.497311098	-2.208303529	7.40E-46	26.37804208	2.90E-40	22.84392275	0.001362746	-4.662991873	6.50E-53	31.3213486	6.11E-50	29.12716134	2.308399792	2.458249991	1.784432379	-2.554848041	2.94E-05	-5.568748836
rh_G_Ins_lg_and_S_cent_ins	3.085993066	-2.436726153	5.94E-35	19.79489421	8.13E-29	16.58041996	0.00036645	-4.983109912	1.22E-27	15.94615698	5.99E-26	15.1225862	1.22E-09	7.690751987	0.000334059	5.005228748	23.40230863	-1.421538388
lh_G_insular_short	173.4861395	0.090914972	2.58E-18	11.62990031	3.52E-19	12.01946704	0.246013372	3.228258747	4.28E-24	14.23890181	3.68E-14	9.729304062	46.05406613	1.01766549	1.03E-14	-9.97590144	7.01E-15	-10.04991706
rh_G_insular_short	70.36569679	-0.888529175	1.48E-17	11.28885923	1.45E-13	9.508867986	118.4968474	-0.253140788	3.66E-26	15.22564546	9.17E-15	9.997817874	19.49839302	1.519087548	3.96E-18	-11.50052888	1.10E-19	-12.20229435
lh_G_occipital_middle	36.5636816	1.302698174	2.85E-05	5.628865214	7.20E-05	5.418307567	0.125702077	3.435122084	1.03E-05	5.802705818	0.013734778	4.06552656	25.79197653	-1.367879854	72.8086442	0.689626671	11.66185152	1.774995839
rh_G_occipital_middle	20.06778621	1.624279899	7.08E-05	5.422307205	0.000283524	5.099733084	0.000619282	4.856657435	0.000665178	4.839284885	1.873603615	2.536748885	0.644105152	-2.914706567	0.043583702	3.745429889	1.35E-05	5.742819753
lh_G_occipital_sup	2.687207988	2.48927998	2.93E-06	-6.129151494	3.22E-07	-6.599573844	9.24E-07	6.327081273	1.29E-12	-9.039196043	3.54E-21	-12.88286575	30.14653697	-1.279067489	2.24E-05	5.630384321	0.007575861	4.224297445
rh_G_occipital_sup	5.442027104	-2.21244076	2.19E-12	-8.982475268	4.03E-09	-7.498738701	9.505350288	1.870314072	1.49E-12	-9.012084825	6.13E-14	-9.630393826	0.264321969	-3.205609856	1.41E-05	5.733325699	5.12E-13	9.219219506
lh_G_oc-temp_lat-fusifor	0.293146874	3.246670633	7.014226813	2.106891073	106.3789571	0.57151581	1.99E-13	9.402433432	14.91045482	1.655808736	6.179516902	-2.061211553	0.012264077	-4.096047473	2.54E-06	6.109697705	8.88E-15	10.00421274
rh_G_oc-temp_lat-fusifor	20.25609693	-1.619584172	1.95E-15	10.34215947	2.92E-17	11.15683949	0.325902049	3.138892265	1.76E-10	8.076259501	2.86E-07	6.575167006	146.3785323	-0.013764308	7.26E-09	7.332407516	2.53E-11	8.458620995
lh_G_oc-temp_med-Lingual	6.037071258	2.169709673	7.73E-15	10.07603998	1.61E-11	8.593085538	1.11E-12	9.068992806	0.001838276	4.588267435	145.616784	0.020231382	0.000511516	-4.902942843	5.08E-18	11.45176903	7.36E-33	18.61069246
rh_G_oc-temp_med-Lingual	157.3367192	0.200634065	9.20E-13	9.150708524	1.62E-11	8.591580822	2.15E-11	8.490172947	0.189082678	3.310392252	51.82359429	-0.938464661	0.022001261	-3.936951689	6.42E-11	8.275672856	7.94E-24	14.11249306
lh_G_oc-temp_med-Parahip	5.26E-08	-6.976044244	7.12E-05	5.421096896	1.32E-17	11.3107588	0.777742437	-2.85053258	9.17E-06	5.829224262	5.26E-10	7.859134537	6.25E-24	-14.16127689	1.52E-07	-6.708246141	6.43E-11	8.275430337
rh_G_oc-temp_med-Parahip	5.07E-13	-9.266507165	1.74E-09	-7.66711112	13.2197657	-1.82598744	0.054888098	-3.679361311	3.40E-19	-11.98050585	2.90E-12	-8.882004263	8.57E-22	-13.16599722	29.09606254	-1.29956818	3.17E-14	9.757827565
lh_G_orbital	1.668515881	2.664677353	0.380136801	3.164479758	50.7767639	1.105351838	3.43E-16	10.63350636	0.666071302	2.903364044	0.005385817	-4.313689734	9.740136749	1.859109504	0.193385257	3.303425645	2.19151219	2.47795725
rh_G_orbital	1.60E-15	10.38123589	7.52E-28	16.09982819	1.14E-12	9.108903422	4.42E-11	8.349115366	4.08E-20	12.39779664	3.65E-05	5.5198744	0.001718673	4.605124119	8.37E-08	6.831564121	11.00275468	1.80245362
lh_G_pariet_inf-Angular	8.503008279	2.024372926	5.07E-07	6.503934421	8.03E-05	5.393286038	0.003505151	4.424637623	3.15E-09	7.501147202	0.000483415	4.91657557	0.002731662	-4.488270436	74.12846834	0.675460605	0.017838616	3.994511574
rh_G_pariet_inf-Angular	118.5048412	0.477898706	0.34849683	3.192127687	0.982259188	2.85068233	0.007838488	4.215304668	0.121658093	3.444979268	98.75241791	0.431146014	0.607972021	-2.934162289	20.27290081	1.498595698	0.095334682	3.517887565
lh_G_pariet_inf-Supramar	0.102833047	3.56464974	68.67486948	-0.905553856	0.422841397	-3.130379398	2.22E-08	7.10533766	138.3895324	0.081670257	0.003267992	-4.442573283	0.000637176	-4.849739961	18.61034778	1.54338661	4.02E-05	5.49818551
rh_G_pariet_inf-Supramar	155.5557572	-0.212859883	1.56E-06	-6.264885687	1.00E-10	-8.233398109	5.824957904	2.086475084	1.05E-06	-6.299694323	1.40E-15	-10.36100375	0.051321671	-3.698689049	0.005218029	4.32192382	3.04E-09	7.50799047
lh_G_parietal_sup	2.658851296	2.493277277	0.252621567	3.293092935	25.47325007	1.501527242	0.012701123	4.086626633	8.069269749	1.944404514	12.06586397	-1.758792228	35.41736952	-1.183441784	4.32E-06	5.994457533	2.18E-09	7.574850781
rh_G_parietal_sup	134.224484	0.362404767	0.051100661	3.766689973	0.103636638	3.562358214	0.435090674	3.045200724	5.50309317	2.110583094	123.2372798	0.211786277	68.51983727	-0.736660027	0.000200832	5.125909507	1.60E-06	6.209001441
lh_G_postcentral	3.25E-15	10.2436844	0.106852059	3.553353971	0.286188813	-3.254196525	1.62E-17	11.22624139	0.367352103	3.100310185	0.113423379	-3.46604265	31.66988657	1.250254718	7.46E-06	5.874777285	7.42E-05	5.357922297
rh_G_postcentral	2.89E-05	5.625299008	86.73111876	0.7352889	1.20257754	-2.780663932	7.76E-07	6.364195369	43.71840444	-1.0516058	0.000296289	-5.033825866	12.64975423	1.736145687	3.74E-05	5.51461661	0.000158644	5.181319093
lh_G_precentral	8.13E-11	8.275257966	2.442723164	-2.525063968	2.29E-12	-8.973127113	1.35E-07	6.73194386	18.69463022	-1.541041631	2.09E-06	-6.15206198	48.13131079	0.988435789	3.26391679	2.323958816	7.076533753	2.002448872
rh_G_precentral	13.2835126	1.8237467	0.689582555	2.970298966	14.685253	1.776596554	0.007196359	4.237836309	1.403388956	2.642735466	24.44792357	-1.397568278	55.2818293	-0.89370077	12.01984284	1.760615221	0.050715873	3.70209814
lh_G_precuneus	1.684599505	2.661226583	1.37E-16	10.85635874	8.29E-11	8.271201167	5.17E-08	6.931215435	1.54E-14	9.89729733	0.002028751	4.563497943	43.40105492	-1.056311254	3.56E-06	6.03673811	9.60E-10	7.739385386
rh_G_precuneus	0.002384075	4.581721345	49.80841802	1.117443267	60.51122184	-0.991770687	9.49E-08	6.80562964	112.0879887	-0.30976806	0.039785805	-3.771339278	82.30639161	0.590500066	4.44E-09	7.431705072	4.52E-11	8.344628765
lh_G_rectus	4.67E-10	7.929306366	0.000298338	5.087689825	16.82260508	-1.711396381	1.08E-24	14.5214019	3.55E-08	7.008382975	1.49E-05	-5.720972135	23.0061016	1.43083608	0.002280145	4.534046072	0.074709104	3.5897869
rh_G_rectus	1.26E-14	9.981183587	2.15E-45	26.07174405	1.59E-32	18.48712694	2.02E-28	16.33224581	1.81E-38	21.7231885	9.93E-14	9.537068609	0.019658237	3.967921393	4.78E-16	10.56937468	2.08E-07	6.641678224
lh_G_subcallosal	0.995117671	-2.846218509	9.31E-20	12.2814045	5.84E-25	14.69741186	0.751218589	-2.862418535	7.97E-26	15.06301352	2.27E-28	16.30773617	99.0136404	-0.428711979	8.60E-08	-6.826128976	0.001848147	-4.586924041
rh_G_subcallosal	9.14E-09	7.333259791	2.31E-23	13.94276762	0.001858457	4.643999035	5.22E-05	5.438462937	3.35E-27	15.73089955	0.013078545	4.078737722	136.911744	0.094263676	7.801692528	1.959424801	43.33969891	1.0572237
lh_G_temp_sup-G_T_transv	15.99625773	1.735750712	177.8784815	-0.061318874	23.33499093	-1.547356865	127.8707148	0.171716001	0.287758659	-3.178662139	0.439946128	-3.041562756	1.499528001	2.618697981	4.58E-13	9.24070515	0.000105404	5.276656395
rh_G_temp_sup-G_T_transv	0.026062403	-3.954711062	29.22559243	-1.427905668	46.24430066	1.163421161	5.470411283	2.113098556	0.011782562	-4.106806965	0.00017274	-5.161352898	102.2325154	-0.398922795	1.66E-06	6.201147585	1.64E-11	8.543882433
lh_G_temp_sup-Lateral	0.000845383	4.837864842	4.522748196	2.287262367	15.60900946	-1.747520205	5.24E-19	11.89574865	0.959867196	2.777707035	7.01E-08	-6.868524365	0.325359072	-3.139427311	29.98349135	1.2822144	0.014986462	4.041923883
rh_G_temp_sup-Lateral	1.49E-17	11.28725763	2.81E-07	6.627874827	54.25123852	-1.063237184	6.09E-14	9.63171986	6.93E-15	10.05194574	0.049250891	3.710504664	9.965118918	-1.848582716	105.095922	-0.372720773	32.93269229	1.227129578
lh_G_temp_sup-Plan_polar	2.260167481	2.55394371	1.82E-20	12.60395858	1.26E-20	12.67752707	4.62E-05	5.466482542	6.22E-25	14.63575357	1.49E-16	10.79477172	4.38E-07	-6.485603336	1.36E-11	-8.579642047	0.103932396	-3.492184979
rh_G_temp_sup-Plan_polar	0.208216302	-3.352752136	1.37E-16	10.85739557	6.49E-18	11.44973683	4.217353594	-2.221038983	9.41E-24	14.07789432	6.12E-18	11.4155386	0.000106965	-5.273243291	5.35E-15	-10.10224327	0.231855293	-3.246878812
lh_G_temp_sup-Plan_tempo	0.279616365	-3.261464	8.472653326	2.025926817	0.047250541	3.788875561	75.95279338	-0.656100671	1.836087262	2.54426723	0.203853575	3.287063442	1.90E-06	-6.172672561	19.846021	1.509812512	2.75E-06	6.092324059
rh_G_temp_sup-Plan_tempo	0.003551688	-4.480994455	4.65E-08	7.001389876	5.82E-13	9.239582076	64.65179364	0.780527661	1.32E-06	6.25009884	1.08E-06	6.294346345	4.53E-05	-5.470895029	0.591627398	2.943314925	4.85E-10	7.875454897
lh_G_temporal_inf	0.223932749	3.330380478	119.3990744	0.471168717	27.75518009	-1.455829022	3.51E-09	7.479485331	120.2528241	0.237774856	0.007504463	-4.226794046	99.86228141	0.420822005	0.042311224	3.753863208	0.157558067	3.366501581
rh_G_temporal_inf	1.11E-07	6.821188717	0.30594275	3.233255882	169.3317519	-0.118981451	1.71E-09	7.623926699	2.887301433	2.372095684	16.75848223	-1.597170442	0.837812537	2.824930388	0.017618855	3.997896883	16.2275038	1.61346369
lh_G_temporal_middle	1.150775366	2.796002385	4.31E-09	-7.484888238	6.31E-10	-7.869674522	1.27E-08	7.21853096	1.48E-13	-9.460313188	4.94E-21	-12.81635217	1.81E-06	-6.18299319	21.0883591	1.47767205	1.85E-06	6.178749879
rh_G_temporal_middle	2.18E-06	6.193352058	161.0593915	0.175174129	0.154020775	-3.44438399	4.21E-17	11.0405632	0.451215333	3.033260412	0.144706153	-3.392461309	2.09E-06	-6.151901368	0.040736305	-3.764641202	69.60434643	0.724615376
lh_Lat_Fis-ant-Horizont	4.895754934	-2.255425916	1.13E-05	-5.833920514	0.001266348	-4.738979272	54.76526811	-0.900272189	0.000834786	-4.783860523	0.001471363	-4.643914642	0.28380963	-3.183056052	13.92968775	1.689351184	0.037892202	3.785149368
rh_Lat_Fis-ant-Horizont	80.59560721	0.790543126	1.352035331	-2.739566124	0.252892965	-3.29275951	122.1015826	-0.221657941	22.493528	-1.443049275	32.76901144	-1.23009015	5.07E-06	-5.959626226	0.730445535	2.871999215	1.27E-07	6.745290826
lh_Lat_Fis-ant-Vertical	0.001672219	-4.670255459	10.27805718	1.940806587	0.000200749	5.180968119	0.000147763	-5.197951963	0.017397625	4.001345847	3.63E-09	7.472441552	0.00839764	-4.19708548	120.0454	0.239586933	0.410464154	3.064251729
rh_Lat_Fis-ant-Vertical	0.024166215	-3.975444035	15.34142107	1.755793828	0.000231805	5.147205089	0.01885494	-3.979356855	3.97E-07	6.506017018	8.87E-15	10.00436631	0.003350929	-4.436162155	2.71024995	-2.396677757	63.92493274	0.788939365
lh_Lat_Fis-post	0.000202543	-5.178882524	1.09E-13	-9.563937033	1.03E-08	-7.308543526	0.003750924	-4.407246185	5.17E-14	-9.663516254	8.63E-10	-7.760537391	3.08E-06	-6.067843966	4.28E-09	7.439106938	5.64E-22	13.24991806
rh_Lat_Fis-post	0.000280096	-5.102606686	1.64E-06	-6.254401176	1.18250529	-2.786534327	14.41852371	-1.672401614	5.26E-07	-6.44689094	1.34E-05	-5.745120098	2.55E-10	-8.003280818	0.000408341	4.957170805	5.67E-18	11.430372
lh_Pole_occipital	4.93E-05	5.504845022	0.343152235	3.197027465	158.0752659	-0.195573113	3.21E-13	9.309644394	30.68960646	1.268675543	0.010098159	-4.148082518	0.321116277	-3.143636946	0.003314457	4.438962379	5.80E-08	6.907385126
rh_Pole_occipital	1.670772015	2.664191483	2.26E-18	11.65552215	1.78E-16	10.80580273	4.18E-06	6.001333361	3.23E-15	10.19962021	8.55E-09	7.299192078	8.78E-05	-5.318945804	5.13E-05	5.442326451	5.72E-20	12.33129235
lh_Pole_temporal	1.16E-08	7.284733315	0.481094031	3.088694118	0.496045143	-3.078752659	1.29E-21	13.08381171	13.69994536	1.697484654	3.80E-13	-9.276956681	0.000781209	-4.800085337	119.5702864	-0.243740574	0.022005281	3.936901302
rh_Pole_temporal	1.13E-12	9.111263102	7.68E-17	10.9690252	7.21E-06	5.933475958	2.02E-19	12.08310429	1.43E-16	10.80255768	1.654313256	2.582774864	7.78E-08	-6.846936016	84.42072486	-0.56923807	0.014579727	4.049379578
lh_S_calcarine	1.29E-05	-5.804912488	0.147844207	-3.456696228	50.17444157	1.112853759	0.009126475	-4.175012857	26.88331407	-1.344624614	46.33942981	1.013598717	1.18E-08	-7.233425097	0.113096481	3.466908213	2.82E-20	12.47120593
rh_S_calcarine	7.69E-06	-5.919313958	0.186473131	-3.386467429	59.83718254	0.999220814	0.136704289	-3.40974146	0.007415395	-4.229940723	2.439314539	-2.437208288	1.31E-08	-7.212867206	1.03E-10	8.181900132	4.34E-26	15.19028402
lh_S_central	1.06E-35	-20.20813059	6.42E-07	-6.45423873	1.35E-16	10.85990144	4.57E-18	-11.47257924	0.005062839	-4.329769892	0.000326347	5.010802449	8.84E-24	-14.09048883	0.029854308	3.852200508	1.09E-26	15.48064025
rh_S_central	4.42E-30	-17.21926875	1.34E-13	-9.524864982	63.46279875	-0.95977522	3.36E-21	-12.8932406	1.62E-11	-8.545769433	113.2020058	-0.299857819	1.09E-12	-9.07300399	1.037675691	2.750389078	3.65E-17	11.06796594
lh_S_cingul-Marginalis	2.78E-10	-8.032560708	5.43E-11	-8.354391125	0.703991502	-2.963399278	6.53E-11	-8.272176161	2.84E-05	-5.576879464	109.0542741	-0.336915351	7.57E-14	-9.589617415	114.1471473	-0.291473155	1.70E-07	6.684806196
rh_S_cingul-Marginalis	4.43E-08	-7.011099312	0.000786021	-4.855558632	13.19456529	-1.826875728	2.26E-05	-5.628491882	0.031656634	-3.835785782	30.86225125	-1.265400271	2.21E-09	-7.57282705	0.341737988	3.123641206	1.72E-11	8.534080713
lh_S_circular_insula_ant	0.220668949	-3.334902536	0.20104424	-3.363492401	174.0230927	0.08729313	0.023818426	-3.915030592	4.922808823	2.157307668	0.000587886	4.869278041	0.039845698	-3.770912753	9.496938423	-1.870719786	25.10073266	1.38299758
rh_S_circular_insula_ant	0.670570683	-2.979609091	0.000121263	-5.298387244	0.065783044	-3.694565599	0.011837188	-4.105565362	0.153562026	-3.374353453	72.98615691	-0.687713322	0.005081963	-4.328790595	6.836917765	2.017492379	0.000522976	4.897591069
lh_S_circular_insula_inf	0.125419283	-3.505885829	6.38E-07	-6.45536356	0.216507092	-3.340760677	4.68E-06	-5.976727756	0.89737849	-2.801150829	3.868889225	2.256033279	4.923175882	-2.157276636	74.05591355	0.676235802	1.081209934	2.735908735
rh_S_circular_insula_inf	7.22E-06	-5.93311843	3.99E-20	-12.44847786	6.22E-08	-6.941309126	3.41E-11	-8.400052063	7.50E-11	-8.244988165	51.33731802	-0.944910714	22.34040566	-1.446739393	0.154205912	-3.373075408	2.226470494	-2.471966776
lh_S_circular_insula_sup	0.005134204	-4.386655407	6.75E-23	-13.7247974	3.83E-11	-8.423221098	0.002523875	-4.508349329	1.38E-14	-9.919103362	0.000386172	-4.970557028	2.53E-15	-10.24688124	0.554395983	2.965065422	5.62E-20	12.33485769
rh_S_circular_insula_sup	1.92E-17	-11.23799108	6.38E-06	-5.960169074	0.664172696	2.982797009	2.38E-09	-7.557583023	0.023140226	-3.923019026	4.352167262	2.208176062	7.90E-19	-11.81541371	0.000499379	4.908738952	3.09E-20	12.45271959
lh_S_collat_transv_ant	0.108254444	-3.549506728	26.9113893	-1.472373667	85.71210427	0.744306656	0.031517234	-3.837023181	102.826989	-0.393460825	5.801312267	2.088206565	6.90E-07	-6.389112624	0.053758836	3.685349029	4.56E-11	8.342837617
rh_S_collat_transv_ant	0.339558183	-3.200362547	33.60188171	1.350719088	0.078312009	3.644233295	1.203374136	-2.697937545	21.09121203	1.477599963	0.175237344	3.333863711	1.26E-06	-6.260880303	5.43E-06	5.944348372	7.20E-17	10.93606615
lh_S_collat_transv_post	0.018084919	-4.054374005	0.011640975	4.172500656	5.27E-08	6.975545802	0.413472966	-3.061868209	6.61E-08	6.880553781	4.86E-12	8.781131594	4.99E-10	-7.869772592	142.5630944	0.046167862	1.38E-05	5.738338707
rh_S_collat_transv_post	0.012930042	-4.144533121	3.64E-17	-11.11409727	1.16E-11	-8.657254699	0.088070421	-3.541369227	8.80E-16	-10.45120693	1.45E-10	-8.115118936	1.38E-16	-10.80961833	0.006092888	4.281504803	6.28E-21	12.76853927
lh_S_front_inf	0.001934239	-4.634038341	0.008657752	-4.250724423	15.26239063	-1.758260082	6.58E-06	-5.902202234	0.00192838	-4.57625539	18.08087867	-1.558313244	0.001035638	-4.730907049	1.64E-11	8.543200739	1.98E-23	13.92672667
rh_S_front_inf	4.574284267	-2.282729397	1.603298939	-2.678986	37.63034774	-1.286114893	0.182634997	-3.321115155	0.006029342	-4.28424611	2.050731536	-2.50298063	0.125234029	-3.436247556	5.38E-17	10.99278765	4.61E-23	13.75447457
lh_S_front_middle	2.31854614	-2.544487355	1.41E-11	-8.618280911	8.37E-07	-6.397914135	6.71E-05	-5.380881146	1.99E-10	-8.052140267	0.003072724	-4.458310512	1.009943395	-2.759904686	5.98E-05	5.407505103	8.06E-10	7.774332245
rh_S_front_middle	49.1460756	-1.125808502	123.1218135	0.443376833	22.20595513	1.572908931	0.00255217	-4.505523157	36.70690717	-1.161629917	1.225199057	2.691525473	16.04498728	-1.619162946	7.37E-13	9.148357126	1.05E-15	10.41627407
lh_S_front_sup	0.000662083	-4.897117952	2.835149613	2.469017846	1.05E-06	6.349518965	0.000114383	-5.257666582	0.051081836	3.700034118	2.80E-11	8.438681571	1.04E-05	-5.801206093	0.020026683	3.962824973	5.61E-10	7.846589026
rh_S_front_sup	0.783290585	-2.927608176	184.0210753	-0.020014334	0.707190001	2.961885357	0.003493423	-4.425496645	46.42839724	1.012334248	7.05E-06	5.887171243	0.019397113	-3.971588885	0.100876301	3.501083354	7.23E-07	6.379232265
lh_S_interm_prim-Jensen	6.314305115	-2.151040875	4.349825332	-2.302811626	33.33040641	-1.355277576	30.97875313	-1.263197701	15.86215718	-1.624924406	36.60672009	-1.163304807	0.009375449	-4.167859306	9.122134795	1.889110267	0.001297469	4.675179154
rh_S_interm_prim-Jensen	1.84852485	-2.62766143	0.004022437	-4.451274419	0.922930523	-2.87259439	4.195471315	-2.223160613	0.001401493	-4.658303255	0.101033128	-3.501649886	0.014208351	-4.056363145	0.184247476	3.31928811	3.59E-05	5.527174069
lh_S_intrapariet_and_P_trans	3.26E-07	-6.597030093	3.60E-13	-9.332566907	0.001861283	-4.643620598	0.000405336	-4.958943549	0.000418499	-4.951271941	3.58526776	-2.286618756	0.005452286	-4.31049598	0.165355133	3.351704704	8.40E-09	7.302817868
rh_S_intrapariet_and_P_trans	0.01353485	-4.132322302	158.5301062	0.192458804	0.156519238	3.439535165	0.064901799	-3.630855412	36.57128605	1.163897959	0.00815035	4.204994709	4.74E-09	-7.418836336	5.20E-09	7.400014979	8.36E-20	12.2563672
lh_S_oc_middle_and_Lunatus	0.001640829	-4.674958309	0.000995516	-4.79800255	0.853741915	-2.898505787	0.004023695	-4.389187275	0.015081505	-4.040209627	2.64253083	-2.40645832	1.16E-06	-6.277704751	1.67E-11	8.540248763	9.39E-25	14.55070308
rh_S_oc_middle_and_Lunatus	0.017870839	-4.057595471	6.26E-08	-6.93998889	0.016986586	-4.071305571	0.148149976	-3.385299127	1.60E-05	-5.704946655	0.236674513	-3.240424428	7.65E-15	-10.03306477	0.000640249	4.848571153	1.36E-19	12.16064673
lh_S_oc_sup_and_transversal	6.71E-09	-7.395724851	0.648801513	-2.990573367	166.2744399	0.139695579	0.001346814	-4.665913397	12.43253481	-1.744468378	7.681042078	1.96634069	37.31019356	-1.151612336	6.67E-06	5.899159661	1.13E-24	14.51332951
rh_S_oc_sup_and_transversal	0.000189667	-5.194264081	1.84E-10	-8.113734218	2.19E-05	-5.687560264	0.000111234	-5.264153874	2.67E-11	-8.447718861	8.13E-06	-5.855659498	3.26E-13	-9.306383706	2.25E-13	9.378559924	1.81E-28	16.35601641
lh_S_occipital_ant	8.006854482	-2.05038959	0.035622289	-3.868189334	0.311806384	-3.227282817	30.9938536	-1.262912659	0.00010564	-5.276136533	0.000171388	-5.163198062	1.03E-10	-8.181943066	0.049431175	3.709457433	1.09E-11	8.623525014
rh_S_occipital_ant	62.08266837	0.974611753	79.94704863	-0.796524881	34.58878769	-1.334377557	46.82813266	1.006672775	33.80513223	1.211526852	71.42303771	0.704650044	1.26E-07	-6.74664855	35.29581564	1.185526871	2.11E-06	6.150007139
lh_S_oc-temp_lat	0.000600691	-4.920598518	46.7336742	-1.156963264	12.3065	1.859120511	0.005426192	-4.311745237	3.930030709	-2.249698695	90.24890257	0.511908723	1.89E-12	-8.965306856	0.034862175	3.808675876	4.37E-14	9.69606374
rh_S_oc-temp_lat	0.000112999	-5.314719685	1.60E-07	6.745540315	9.69E-17	10.92403808	0.002065388	-4.558992922	9.33E-13	9.102521517	2.17E-20	12.52242493	1.41E-12	-9.022433344	70.33001573	-0.716614705	0.000468442	4.924157315
lh_S_oc-temp_med_and_Lingual	3.80E-07	-6.564660628	0.000611294	-4.916381092	23.51651424	-1.543340544	1.123465769	-2.722352463	0.000513521	-4.90199791	0.06535601	-3.62882745	4.15E-27	-15.68511085	38.67684503	1.129334932	3.80E-21	12.86875382
rh_S_oc-temp_med_and_Lingual	3.42E-07	-6.587008131	0.02803249	-3.934643928	147.3988722	-0.269297465	0.003119866	-4.454424589	0.304051423	-3.161108139	75.00866175	-0.66608857	2.12E-29	-16.82255054	3.026030697	2.353751025	3.18E-20	12.44722485
lh_S_orbital_lateral	0.022860425	-3.99064626	1.25E-05	-5.813101341	0.132341352	-3.48987257	0.006688	-4.25709008	0.041151689	-3.761760563	33.23719398	-1.221650214	0.014286728	-4.054874857	0.037758613	3.786148259	2.70E-07	6.587230884
rh_S_orbital_lateral	23.92926978	-1.534298414	174.5776268	-0.083553915	45.74596168	1.170047445	0.873166616	-2.810637194	68.96089463	0.731748749	0.541732504	2.972771132	10.07396044	-1.843561144	1.14E-06	6.282160747	7.13E-08	6.865024404
lh_S_orbital_med-olfact	0.049898154	3.773443456	4.86E-17	-11.05785051	5.37E-22	-13.3066586	15.2729015	1.643864336	1.03E-16	-10.86658031	6.45E-21	-12.76332882	0.004281047	-4.373200655	4.07E-08	6.980604794	3.12E-17	11.09860578
rh_S_orbital_med-olfact	0.683896056	2.973058574	2.79E-09	-7.572771022	5.42E-16	-10.59042035	6.165687264	2.062173316	1.68E-11	-8.538923975	1.93E-18	-11.64034916	0.69440315	-2.889231623	1.86E-17	11.19863374	4.01E-28	16.18476225
lh_S_orbital-H_Shaped	5.47E-12	-8.803730611	2.57E-13	9.398128061	9.09E-29	16.55616535	0.00011329	-5.259897762	6.72E-06	5.897550648	1.98E-19	12.08680368	8.93E-10	-7.753806238	3.23E-09	7.49622082	5.86E-23	13.70593812
rh_S_orbital-H_Shaped	1.94E-13	-9.452196056	95.89417257	-0.656711714	2.43E-06	6.169623549	1.77E-07	-6.675764789	0.849552955	-2.820123706	0.987768926	2.767686178	1.20E-10	-8.152526122	2.95E-12	8.87876922	8.14E-29	16.52943581
lh_S_parieto_occipital	1.97E-06	-6.215307231	0.004980947	4.394459711	6.72E-10	7.857098353	2.34E-07	-6.617530541	2.069528479	2.499552186	4.32E-07	6.488571743	4.38E-06	-5.991547564	3.36E-14	9.746543983	3.34E-25	14.76452197
rh_S_parieto_occipital	3.63E-08	-7.051894985	0.000999313	4.797072004	4.90E-12	8.825099961	2.84E-05	-5.576615336	0.015792878	4.027697798	2.74E-08	7.061549588	5.75E-11	-8.297425954	1.40E-08	7.1987937	2.28E-18	11.60816291
lh_S_pericallosal	1.522113766	-2.697554605	5.00E-08	-6.986168645	47.94714717	-1.141153913	82.27497494	-0.590818006	4.69E-10	7.882058071	0.041837216	3.757066417	4.22E-31	-17.69021282	6.65E-46	-26.3415803	3.57E-23	-13.80619956
rh_S_pericallosal	63.07229315	-0.96395165	1.19E-44	-25.58522994	2.62E-40	-22.87088934	8.26E-05	5.333149349	4.64E-19	-11.91969971	3.77E-27	-15.70586151	9.24E-30	-17.00479481	5.46E-42	-23.83348089	6.96E-09	-7.341023022
lh_S_postcentral	2.51E-12	-8.955434019	173.7167166	0.089359545	0.003533673	4.48228791	7.50E-09	-7.325765956	130.6165121	0.148104936	0.032405975	3.829221769	3.75E-05	-5.514070795	3.01E-11	8.424765898	9.17E-23	13.61548735
rh_S_postcentral	0.000974819	-4.803136197	19.60762809	1.635905254	1.03E-05	5.855849731	0.000246322	-5.077674813	20.0314507	1.504917113	7.99E-09	7.312934417	0.007608319	-4.223169929	8.57E-11	8.218702231	3.99E-19	11.94915732
lh_S_precentral-inf-part	2.58E-12	-8.950505855	2.50E-07	6.652552762	1.85E-17	11.24560802	1.18E-08	-7.234507415	1.99E-07	6.651222093	6.19E-15	10.07395747	0.000939768	-4.754807513	5.87E-09	7.375581931	6.97E-16	10.49624943
rh_S_precentral-inf-part	0.001056851	-4.783376258	177.5436577	0.063572717	1.75E-05	5.737104598	1.69E-06	-6.19733547	10.41604874	1.828067486	3.52E-11	8.393658891	0.003508453	-4.424396243	0.001741304	4.601849129	5.07E-18	11.4520064
lh_S_precentral-sup-part	5.28E-21	-12.84984345	86.82965523	0.734420091	6.13E-14	9.675682083	6.39E-12	-8.727810215	85.45822196	-0.558899428	2.28E-05	5.626571135	3.76E-07	-6.517626355	6.28E-11	8.279980712	1.22E-18	11.72964083
rh_S_precentral-sup-part	2.52E-08	-7.127095125	5.358530423	-2.21875941	0.009455872	4.227521114	2.44E-06	-6.118242002	20.59688748	-1.490205289	0.011543223	4.112312857	0.008433568	-4.195955041	0.135452405	3.41253054	2.36E-20	12.50637587
lh_S_suborbital	5.089629875	-2.239710584	163.4457414	0.158914625	10.78134671	1.919352097	0.067998042	-3.617289395	0.097388975	3.51155327	3.78E-07	6.516555528	0.003670831	-4.412789784	3.866163985	-2.256317666	23.88344668	1.410408814
rh_S_suborbital	0.743814612	-2.944985867	0.38268689	-3.162345745	68.98675912	-0.902393793	0.862698223	-2.814813432	36.77341436	-1.160519866	55.14902938	0.89538648	5.20E-10	-7.861736136	58.95902825	-0.847991179	5.72E-07	6.429102624
lh_S_subparietal	1.035343733	-2.832587386	1.25E-06	-6.31307475	0.050286454	-3.771245934	0.310281434	-3.154626451	2.495632796	-2.428464618	82.13808021	-0.592204097	0.00057029	-4.876640741	58.15224155	0.85786574	0.000281299	5.046172541
rh_S_subparietal	0.000112513	-5.315714569	66.76670966	0.92508828	0.705921078	2.96248521	0.46902862	-3.020520139	2.019358191	2.508766127	0.018696512	3.98166705	8.58E-12	-8.670210597	10.52100275	1.823398932	2.65E-10	7.995718892
lh_S_temporal_inf	4.48E-05	-5.526278652	1.01E-16	10.91584181	4.39E-25	14.75627719	0.067972299	-3.617399754	1.33E-22	13.54059956	1.26E-28	16.43396537	4.79E-22	-13.28270553	66.38444051	0.760696061	2.29E-12	8.927887678
rh_S_temporal_inf	4.53E-09	-7.474933676	13.62396479	1.81192876	7.20E-06	5.933976409	0.002030934	-4.563227322	0.00311559	4.454774691	1.03E-08	7.260598661	1.47E-23	-13.98683294	63.19913935	0.797394989	5.57E-17	10.98602851
lh_S_temporal_sup	0.001391898	-4.715676506	1.18E-05	5.825752505	8.13E-12	8.726390303	6.69816075	-2.026410859	1.20E-08	7.230160676	5.87E-09	7.375521798	1.51E-17	-11.23965051	7.26E-07	6.378380808	1.63E-28	16.37919083
rh_S_temporal_sup	1.21E-09	-7.739945002	25.87008391	-1.49335694	3.467838669	2.391799385	0.001115769	-4.712523003	51.8062798	0.93869351	0.196841939	3.29793301	8.32E-20	-12.25733943	9.17E-06	5.829129778	1.05E-27	15.97905635
lh_S_temporal_transverse	56.08607444	-1.041738687	0.358197775	3.183410336	0.0751497	3.65617473	86.56120531	0.547973738	0.000914377	4.761534121	0.014207655	4.056376401	0.001059868	-4.725206483	0.055154319	3.677966745	5.44E-10	7.852504264
rh_S_temporal_transverse	9.647014397	-1.969000141	17.07052609	-1.704280438	139.1871977	-0.327003056	1.233652177	-2.689069801	111.8791905	0.311628908	5.927177716	2.079058845	0.000181237	-5.150072662	51.23444231	0.946279472	3.57E-05	5.524747642
p-values corrected for multiple comparisons with Bonferroni correction
