## Supplementary material for "The impact of FreeSurfer versions on structural neuroimaging analyses of Parkinson’s disease": Table S1: Table_S4.csv

Table S4
Differences between FreeSurfer versions in estimation of volume, surface area, and cortical thickness in patients with Parkinson’s disease
	volume	volume	volume	volume	volume	volume	surface area	surface area	surface area	surface area	surface area	surface area	cortical thickness	cortical thickness	cortical thickness	cortical thickness	cortical thickness	cortical thickness
	FreeSurfer 7 vs 6	FreeSurfer 7 vs 6	FreeSurfer 7 vs 5	FreeSurfer 7 vs 5	FreeSurfer 6 vs 5	FreeSurfer 6 vs 5	FreeSurfer 7 vs 6	FreeSurfer 7 vs 6	FreeSurfer 7 vs 5	FreeSurfer 7 vs 5	FreeSurfer 6 vs 5	FreeSurfer 6 vs 5	FreeSurfer 7 vs 6	FreeSurfer 7 vs 6	FreeSurfer 7 vs 5	FreeSurfer 7 vs 5	FreeSurfer 6 vs 5	FreeSurfer 6 vs 5
	p	t	p	t	p	t	p	t	p	t	p	t	p	t	p	t	p	t
Left-Lateral-Ventricle	93.05146404	0.679460722	2.36E-07	6.359524395	6.12E-07	6.183118014
Left-Inf-Lat-Vent	20.80122245	1.599459038	0.444012037	3.076714562	11.37607845	1.884922416
Left-Cerebellum-White-Matter	1.306380273	-2.724596915	3.42E-25	-12.61337357	5.06E-18	-10.27539437
Left-Cerebellum-Cortex	4.771894679	2.249654727	3.77E-98	40.39874566	5.15E-97	39.82959292
Left-Thalamus	6.46E-16	9.562171771	0.000143623	-5.09855153	5.60E-18	-10.26073055
Left-Caudate	12.26792654	1.850885615	4.88E-13	-8.553204344	1.93E-15	-9.398293807
Left-Putamen	3.78E-05	5.377551718	3.53E-62	-24.94814065	9.16E-70	-27.82178322
Left-Pallidum	0.730659087	2.91823704	1.82E-87	35.27963284	7.57E-88	35.45388203
3rd-Ventricle	70.04988983	0.889805441	1.81E-17	10.08940229	7.39E-13	8.488559157
4th-Ventricle	0.008812452	4.156963676	4.78E-11	-7.823223185	1.50E-14	-9.089113951
Brain-Stem	4.08E-20	10.96955159	0.095172081	3.531446952	0.001336903	-4.605920638
Left-Hippocampus	1.88E-18	10.41934569	5.90E-14	8.88015231	0.219680591	3.29047785
Left-Amygdala	1.26E-06	6.047751457	2.34E-11	7.938944347	0.327421218	3.170607727
CSF	0.056881892	-3.673614523	7.14E-16	-9.547274494	5.79E-06	-5.753389674
Left-Accumbens-area	2.74E-05	-5.443523072	0.003000273	-4.417656771	64.51945461	-0.946437213
Left-VentralDC	11.02280302	-1.899022731	2.70E-22	11.68088155	1.67E-28	13.66950912
Left-vessel	3.289826354	-2.393163	1.84E-58	-23.59890659	1.47E-56	-22.92253202
Left-choroid-plexus	41.44508398	-1.225875984	6.03E-110	-46.69965403	8.22E-111	-47.19194395
Right-Lateral-Ventricle	92.47793114	0.684320754	0.000423082	4.864510392	0.000825838	4.715450252
Right-Inf-Lat-Vent	6.65E-05	5.260778345	3.84E-23	11.95447223	6.67E-14	8.861380612
Right-Cerebellum-White-Matter	0.120626678	-3.464482924	6.14E-46	-19.28841953	4.29E-47	-19.67342217
Right-Cerebellum-Cortex	0.004356577	4.328748638	3.96E-89	36.04290886	1.02E-81	32.72897916
Right-Thalamus	1.33E-30	14.33696479	2.01E-31	14.59791811	5.22E-06	5.773839934
Right-Caudate	61.92730865	0.974052123	5.03E-10	-7.434688759	1.59E-12	-8.368043029
Right-Putamen	7.70E-10	7.363358968	3.35E-18	-10.33532552	9.86E-32	-14.69603832
Right-Pallidum	0.46420305	3.062822222	1.39E-84	33.98501035	2.02E-83	33.47178853
Right-Hippocampus	5.48E-23	11.90472131	3.93E-08	6.683401019	80.55804086	0.789375154
Right-Amygdala	0.107184505	3.497987022	7.22E-27	13.14884442	1.03E-19	10.83779715
Right-Accumbens-area	85.92205115	0.74108753	3.82E-05	-5.375620077	4.65E-07	-6.234490355
Right-VentralDC	160.0585547	0.181785495	5.47E-29	13.82393608	8.92E-34	15.34634739
Right-vessel	1.088905766	-2.786378763	8.84E-61	-24.43642195	2.90E-58	-23.52838135
Right-choroid-plexus	70.22480856	0.888060965	4.62E-104	-43.46483181	1.25E-109	-46.52036958
5th-Ventricle	163.6075676	0.157623011	2.32E-17	-10.05305524	2.24E-17	-10.05830799
Optic-Chiasm	1.78E-07	-6.410909322	1.56E-26	-13.0421153	9.20E-11	-7.71611652
CC_Posterior	2.279946356	-2.528654312	5.86E-17	9.917348813	4.11E-21	11.29615625
CC_Mid_Posterior	0.087006917	-3.556536228	5.82E-51	20.9786946	2.08E-45	19.11287908
CC_Central	47.63335109	-1.142104051	3.72E-34	15.46728569	2.38E-37	16.48881372
CC_Mid_Anterior	45.54929066	-1.169404318	1.86E-33	15.24483976	3.11E-34	15.49235391
CC_Anterior	52.67232975	-1.079375937	2.43E-24	12.34047668	1.02E-26	13.10085523
lh_G_and_S_frontomargin	44.07892996	1.189201436	1.93E-24	12.3724156	2.84E-25	12.63950455	61.61014122	0.814509411	1.10E-27	13.37712149	1.10E-27	13.3771215	0.013495959	-3.990980361	5.84E-08	6.5709222	1.14E-19	10.78942421
rh_G_and_S_frontomargin	0.024637591	3.896137682	14.40020929	-1.777140714	0.005762447	-4.261174748	39.50138593	1.113214238	0.739103478	-2.837693081	0.73910312	-2.8376931	92.92614526	-0.485434109	0.000388647	4.831593083	1.39E-05	5.533152612
lh_G_and_S_occipital_inf	164.1622527	0.153855289	2.76E-08	6.74603128	9.43E-09	6.934670547	12.31878202	1.740585902	23.84132693	1.406425523	23.8413274	1.40642552	2.03E-05	-5.457166281	3.21E-18	10.30752674	1.16E-39	17.20041225
rh_G_and_S_occipital_inf	11.91565743	1.864075547	0.000930392	4.688520664	0.032790487	3.821227914	35.19668967	1.183870555	14.1566149	-1.673902597	14.1566144	-1.6739026	0.00032434	-4.871531239	3.23E-08	6.676744246	5.33E-18	10.23397223
lh_G_and_S_paracentral	2.68E-07	6.33632068	9.34E-18	10.18627748	7.59E-08	6.565723097	4.02E-14	8.902933374	2.08E-15	9.352355086	2.07E-15	9.35235509	40.47792228	-1.097941296	5.52E-08	6.581033	3.06E-17	9.978410207
rh_G_and_S_paracentral	1.54E-08	6.849575267	1.89E-15	9.401445961	2.15E-06	5.945676906	1.74E-15	9.379454838	4.49E-11	7.795327622	4.48E-11	7.79532762	71.63308497	-0.701127116	9.09E-12	8.053814541	9.01E-18	10.15747372
lh_G_and_S_subcentral	9.245293548	1.976320774	1.27E-05	5.597833692	0.055897489	3.678362256	0.006858534	4.161116261	5.97E-06	5.701619094	5.96E-06	5.70161909	47.58803983	-0.993664427	0.000202351	4.974605577	4.05E-05	5.315363454
rh_G_and_S_subcentral	5.88E-06	5.750503804	3.96E-27	13.23192871	9.34E-21	11.17961089	1.09E-07	6.457261688	4.10E-30	14.14941718	4.10E-30	14.1494172	0.723885717	-2.84458923	1.96E-07	6.350915285	2.01E-12	8.29396037
lh_G_and_S_transv_frontopol	6.67E-07	6.167161226	1.41E-24	12.41662613	6.59E-13	8.506493941	2.46E-17	10.01074389	1.19E-37	16.55278752	1.19E-37	16.5527875	1.953130554	2.499863733	24.00760302	1.402645003	47.40814198	-0.996169455
rh_G_and_S_transv_frontopol	8.48E-10	7.347141971	1.07E-21	11.48598649	2.09E-08	6.795291745	0.000687927	4.703901968	8.41E-11	7.692627188	8.41E-11	7.69262719	0.022546386	3.858228015	6.25E-12	8.113706429	1.47E-09	7.214072912
lh_G_and_S_cingul-Ant	0.01206395	4.078634903	12.55921454	1.840214492	59.83332135	-0.996914626	0.002225346	4.432989417	54.67565511	0.899493336	54.6756548	0.89949334	8.44E-05	-5.161805017	1.44E-10	7.604385704	1.12E-15	9.444608483
rh_G_and_S_cingul-Ant	75.98872768	0.832011167	6.45E-34	15.39117759	3.08E-29	13.90310438	20.05562795	1.498532785	5.03E-21	11.23433039	5.03E-21	11.2343304	1.35E-08	-6.831250854	1.00E-16	9.804204594	1.47E-24	12.37837953
lh_G_and_S_cingul-Mid-Ant	0.002302928	-4.479909726	3.36E-26	-12.93592285	9.03E-18	-10.19120069	3.394731884	-2.29147306	2.18E-12	-8.281653629	2.18E-12	-8.2816536	5.27E-13	-8.504669241	0.000541085	-4.757900172	3.12507894	2.323551253
rh_G_and_S_cingul-Mid-Ant	9.509658151	-1.964072428	3.69E-28	-13.56029755	1.20E-25	-12.75900329	61.2563953	0.818700032	3.12E-13	-8.586529671	3.12E-13	-8.5865297	5.19E-09	-6.997698513	0.973760665	-2.74505578	0.032868699	3.758454202
lh_G_and_S_cingul-Mid-Post	1.04E-07	-6.509478846	13.83726334	1.795685135	7.16E-08	6.576231033	7.80E-06	-5.648816882	31.53882266	1.248914352	31.5388222	1.24891435	0.000301847	-4.887334602	0.023636523	3.84583839	2.34E-08	6.734327326
rh_G_and_S_cingul-Mid-Post	4.23E-05	-5.354533897	8.064898295	-2.034918596	8.582839029	2.008367041	0.269470931	-3.158672691	55.04356674	-0.89482303	55.04356652	-0.894823	0.01050774	-4.054517207	0.026146819	3.819251332	4.25E-09	7.032200419
lh_G_cingul-Post-dorsal	2.76E-07	-6.330738652	1.66E-12	8.361636379	2.91E-26	12.9558637	14.3876063	1.666025643	1.22E-09	7.245620822	1.22E-09	7.24562082	1.03E-06	-6.042126431	134.9996363	0.110449107	5.28E-11	7.76881846
rh_G_cingul-Post-dorsal	7.27E-15	-9.198984153	14.35073533	1.778746357	1.19E-10	7.673432579	22.06924598	-1.44802209	49.0719071	-0.973235052	49.07190712	-0.9732351	3.23E-05	-5.361746253	1.906108793	2.508751367	2.52E-12	8.258374482
lh_G_cingul-Post-ventral	0.460206209	-3.065710292	1.79E-21	11.41408175	9.10E-29	13.76556638	20.82888763	-1.478718192	3.87E-06	-5.78665685	3.86E-06	-5.7866568	9.98E-07	-6.048363327	3.39E-41	17.69798238	2.22E-55	22.51184456
rh_G_cingul-Post-ventral	1.39E-14	-9.10080315	1.15E-27	13.40363919	1.16E-39	17.2341354	22.41779885	-1.439643398	1.51E-15	9.400059987	1.51E-15	9.40005999	0.000101639	-5.122345901	3.801638152	2.247053349	6.51E-09	6.958601607
lh_G_cuneus	45.6638055	1.167881607	2.36E-37	16.49011283	8.46E-40	17.27791956	3.06E-10	7.478926963	1.34E-23	12.06916003	1.34E-23	12.06916	0.034638406	-3.744412495	3.87E-29	13.83949167	1.91E-37	16.48688029
rh_G_cuneus	91.00815138	0.696850208	3.75E-38	16.74678316	5.63E-34	15.41012113	0.000480927	4.784243099	1.80E-26	12.98995969	1.81E-26	12.9899597	0.008617245	-4.104338724	6.00E-34	15.36881207	3.94E-46	19.31852464
lh_G_front_inf-Opercular	0.84905584	2.869148895	0.004385487	-4.327159728	1.80E-06	-5.979970406	3.84E-09	7.049784258	5.110021392	-2.127843372	5.11002116	-2.1278434	81.46669603	-0.598059816	32.45873957	1.232064895	15.50386717	1.629333923
rh_G_front_inf-Opercular	0.000790588	4.725276347	1.36E-17	10.13090283	3.15E-12	8.26014693	4.87E-10	7.401145286	1.19E-27	13.36654289	1.19E-27	13.3665429	28.02702715	-1.316748728	3.548544724	-2.274161728	44.11771638	-1.043143559
lh_G_front_inf-Orbital	0.000111097	5.153053049	7.57E-64	25.56598676	3.53E-58	23.49775047	1.06E-16	9.795551602	1.37E-68	27.32648205	1.37E-68	27.326482	7.861776766	-1.945023497	8.525570414	1.909257035	0.029781644	3.784754355
rh_G_front_inf-Orbital	0.014671281	4.029251559	2.95E-24	12.31317094	2.69E-18	10.36697459	0.000228741	4.947972704	7.15E-26	12.79856739	7.15E-26	12.7985674	58.19414099	0.855599865	1.726338925	2.544638682	9.258856851	1.872361672
lh_G_front_inf-Triangul	20.74912014	1.60071454	18.82295526	1.648998057	115.0040431	0.503714789	0.000334286	4.864878735	0.008526238	4.106992667	0.0085248	4.10699267	33.7345625	-1.209258576	117.0394478	0.265604245	23.67912163	1.410132866
rh_G_front_inf-Triangul	0.015387215	4.017157228	5.06E-13	-8.547665988	5.01E-23	-11.91719115	0.005409875	4.219517763	1.68E-10	-7.578706585	1.67E-10	-7.5787066	8.951705267	1.887507964	19.40879949	1.515592855	144.7228771	0.027788755
lh_G_front_middle	45.50040513	-1.170055177	19.3111644	1.636399093	0.106515146	3.499756588	24.79801483	1.384940971	0.00057853	4.742897044	0.00057868	4.74289704	102.365743	-0.397154952	66.97243108	-0.752641314	91.31448008	-0.500873549
rh_G_front_middle	51.68682113	1.091307495	0.029628595	3.847926397	0.43699741	3.081677564	27.91021064	1.319110487	2.141178784	2.466123993	2.14117816	2.46612399	0.03713713	3.725699579	2.93E-05	5.382008116	3.937179844	2.233176554
lh_G_front_sup	0.003814609	4.360571151	2.56E-19	10.70643949	7.02E-13	8.496592226	3.66E-06	5.797420333	1.84E-28	13.6239289	1.84E-28	13.6239289	119.7076537	0.242236616	145.592956	-0.020409602	113.9411886	-0.29292317
rh_G_front_sup	0.000103663	5.167682521	5.82E-06	5.75264737	14.22380642	1.782886636	4.23E-05	5.305996303	7.53E-05	5.185783966	0.000075332	5.18578397	36.01644396	1.169963833	0.400601748	3.035647167	2.456564249	2.415036199
lh_G_Ins_lg_and_S_cent_ins	1.494739796	-2.678202702	5.24E-77	30.73490087	2.31E-71	28.44937506	2.04E-05	-5.456095265	5.66E-100	41.27359432	5.65E-100	41.2735943	0.291474169	3.13461428	0.001467943	-4.530368466	6.78E-08	-6.543887661
rh_G_Ins_lg_and_S_cent_ins	0.06309469	-3.645325867	1.50E-60	24.35276847	1.48E-52	21.52515162	2.54E-08	-6.71951364	1.53E-53	21.83032771	1.54E-53	21.8303277	3.30E-08	6.673047394	1.309254128	2.642869411	0.290308943	-3.135845515
lh_G_insular_short	0.2899209	3.207509636	6.35E-27	13.16667216	7.56E-15	9.193027635	8.93E-08	6.494220599	6.10E-42	17.94051187	6.10E-42	17.9405119	5.2210974	2.118987628	1.37E-30	-14.30045133	5.90E-25	-12.50501095
rh_G_insular_short	0.000947908	-4.684296913	6.18E-18	10.24637416	6.19E-25	12.53087456	1.928516311	-2.504492024	1.09E-30	14.33241317	1.09E-30	14.3324132	21.77231144	1.45524058	1.84E-26	-12.98691727	4.88E-23	-11.8881036
lh_G_occipital_middle	14.95740998	1.759362644	6.56E-09	6.997627764	1.20E-07	6.483202633	6.51E-06	5.684414555	2.09E-10	7.542068202	2.09E-10	7.5420682	0.005536428	-4.213852968	16.4939816	1.598517382	1.07E-05	5.585467011
rh_G_occipital_middle	86.63293176	-0.734818455	1.05E-05	5.636723625	1.76E-06	5.984081865	2.18E-05	5.442336522	1.30E-05	5.54709062	1.30E-05	5.54709062	0.05778382	-3.605202868	0.294580914	3.131353647	3.80E-08	6.64768147
lh_G_occipital_sup	12.56525115	1.839995526	1.12E-07	-6.496034639	4.01E-13	-8.583902069	7.74E-08	6.52002649	1.56E-16	-9.738047397	1.57E-16	-9.7380474	0.00710886	-4.152238718	2.53E-15	9.322703803	4.44E-33	15.09204385
rh_G_occipital_sup	0.078349342	-3.585680867	1.25E-23	-12.11201904	6.27E-17	-9.907396793	44.0155126	1.044639558	5.09E-25	-12.5256822	5.09E-25	-12.525682	0.031625793	-3.76875002	2.46E-10	7.515249872	2.20E-22	11.67674856
lh_G_oc-temp_lat-fusifor	26.13442616	1.482366427	3.393007165	2.381491142	16.31681708	1.718159024	0.001228151	4.571639928	23.08846528	1.423798613	23.08846472	1.42379861	1.133285524	-2.69305726	8.36E-11	7.693486848	1.68E-15	9.384776765
rh_G_oc-temp_lat-fusifor	10.99676742	-1.900076764	9.98E-23	11.82054349	2.88E-23	11.99501956	0.015198173	3.960554617	1.55E-18	10.41347098	1.55E-18	10.413471	27.29306877	-1.331711138	4.71E-06	5.74837368	5.56E-09	6.985919082
lh_G_oc-temp_med-Lingual	3.292378132	2.392870469	6.60E-23	11.87853671	1.28E-20	11.13446602	4.89E-25	12.53119186	1.08E-10	7.651870374	1.08E-10	7.65187037	1.12E-07	-6.452891152	1.40E-27	13.34343867	2.30E-44	18.73474208
rh_G_oc-temp_med-Lingual	159.4132494	-0.186189942	2.98E-15	9.333572082	5.12E-14	8.90179827	2.85E-27	13.24518011	3.59E-06	5.801195848	3.60E-06	5.80119585	2.50E-06	-5.871691716	1.73E-10	7.57310653	9.51E-30	14.03317426
lh_G_oc-temp_med-Parahip	9.80E-18	-10.17924245	1.83E-10	7.603023972	2.16E-29	13.95240414	0.314561603	-3.111112606	7.83E-15	9.152258061	7.83E-15	9.15225806	9.21E-34	-15.3095536	7.84E-09	-6.926083239	6.76E-11	7.728314406
rh_G_oc-temp_med-Parahip	1.43E-16	-9.785943584	4.29E-16	-9.623182998	2.677361678	-2.469966261	8.451851546	-1.913111393	3.67E-31	-14.48237729	3.67E-31	-14.482377	2.90E-36	-16.10845688	15.80944536	-1.619659567	8.67E-21	11.15697244
lh_G_orbital	159.2969963	0.186983795	38.31339491	1.271743241	40.79096588	1.235242986	6.04E-13	8.483369885	7.37E-05	5.19038356	0.000073704	5.19038356	136.9832578	0.093542597	107.3129626	0.352142945	113.7710789	0.294429303
rh_G_orbital	5.57E-15	9.239137896	1.13E-44	18.86979834	1.73E-22	11.74325275	2.87E-23	11.96239143	1.40E-42	18.14899411	1.40E-42	18.1489941	5.671323155	2.084672382	4.91E-06	5.739834856	0.004359336	4.272137
lh_G_pariet_inf-Angular	7.519726679	2.064483065	2.10E-09	7.193755071	5.86E-07	6.19122282	4.00E-05	5.317499929	4.06E-17	9.93697621	4.06E-17	9.93697621	0.004136598	-4.28484535	99.77041031	-0.421089667	0.339660654	3.087306154
rh_G_pariet_inf-Angular	20.83321846	-1.598689274	127.2950911	0.412056412	18.45451905	1.658680908	1.702821299	2.549577871	51.15850423	0.945176226	51.15850436	0.94517623	0.896799822	-2.772964054	98.13881551	0.436260645	0.433234029	3.010895025
lh_G_pariet_inf-Supramar	16.84957383	1.702771338	153.1430775	0.229189363	19.6833385	-1.626964858	0.001050102	4.607657176	15.59756545	1.626351437	15.59756608	1.62635144	0.087522544	-3.489151905	26.52813469	1.347627788	0.001331524	4.552973485
rh_G_pariet_inf-Supramar	77.24036886	-0.820184047	6.63E-11	-7.769732233	4.28E-14	-8.92936198	20.17008452	1.495558768	2.18E-10	-7.535245089	2.18E-10	-7.5352451	6.510397146	-2.026509639	5.33E-06	5.723983182	3.66E-09	7.058001381
lh_G_parietal_sup	16.56513525	1.710936851	0.018557794	3.969328151	0.413886596	3.09856568	3.96E-05	5.31978642	0.03454764	3.745115995	0.03454764	3.74511599	5.214317615	-2.119523494	0.525876272	2.948960629	6.53E-10	7.351815712
rh_G_parietal_sup	23.63308787	-1.534688007	0.00019757	5.030283704	1.19E-08	6.894562192	9.935492233	1.840417185	0.07849153	3.519876943	0.0784918	3.51987694	3.560718998	-2.272819716	0.000403477	4.82329481	1.59E-11	7.96398139
lh_G_postcentral	5.87E-12	8.161049704	0.001419948	4.592082961	9.305946952	-1.973484728	1.04E-12	8.397895843	0.00018765	4.990940269	0.00018796	4.99094027	34.47940959	1.196229091	0.010222971	4.06144608	0.033488109	3.753459921
rh_G_postcentral	0.247224452	3.255351783	154.663797	-0.218724495	2.924203187	-2.437307595	3.44E-08	6.665371327	100.2634003	-0.416524958	100.2634007	-0.416525	69.61725393	0.723171658	0.087882353	3.487990387	0.036753714	3.728492235
lh_G_precentral	1.45E-07	6.448688234	32.4844521	-1.365044755	6.89E-09	-6.989140561	4.59E-06	5.753340787	56.22129385	-0.880002384	56.22129428	-0.8800024	81.57528959	-0.59695839	5.411396378	2.104185203	0.203057323	3.244262564
rh_G_precentral	0.920944784	2.842313337	0.03023144	3.84263411	2.389899915	2.511557844	1.49E-06	5.971000182	1.31731715	2.640718606	1.31731692	2.64071861	3.168777867	-2.318192005	7.927992883	1.941344102	1.51E-07	6.398330593
lh_G_precuneus	100.2493598	0.619761974	7.07E-20	10.89114632	2.37E-16	9.711396616	0.000947704	4.63113911	2.69E-16	9.657455995	2.69E-16	9.65745599	77.72383677	0.636483614	4.00E-08	6.638607245	0.000374977	4.83951862
rh_G_precuneus	117.6945711	0.483311787	1.292650416	-2.728210788	0.782235641	-2.896020672	0.190039121	3.264053248	0.000572699	-4.7451704	0.00057276	-4.7451704	121.8534115	-0.223541014	3.61E-13	8.56382115	5.39E-13	8.501397081
lh_G_rectus	1.30E-11	8.033455519	3.40E-05	5.39935902	21.45684139	-1.583870308	1.74E-37	16.49968202	1.09E-19	10.79501784	1.09E-19	10.7950178	29.39772906	1.289566443	1.044427552	2.721137092	15.2518694	1.637427353
rh_G_rectus	1.94E-17	10.07919076	6.49E-69	27.49112926	6.22E-46	19.28658775	1.32E-49	20.4831939	1.15E-69	27.74305976	1.15E-69	27.7430598	2.455969988	2.415126857	1.43E-09	7.218490194	0.000195409	4.982170511
lh_G_subcallosal	1.49E-07	-6.443697094	7.55E-39	16.97094521	1.10E-44	18.87366317	6.99E-05	-5.201276209	6.45E-52	21.2706006	6.45E-52	21.2706006	0.762487803	-2.827344116	5.28E-22	-11.55310474	7.45E-12	-8.085620567
rh_G_subcallosal	2.93E-15	9.335878746	1.60E-38	16.86564408	6.25E-10	7.398293661	1.87E-06	5.927636556	3.56E-51	21.01663039	3.57E-51	21.0166304	143.7956123	-0.035654587	3.868364601	-2.240168979	27.50741409	-1.32731087
lh_G_temp_sup-G_T_transv	0.145337791	3.411122638	42.48547472	-1.211194819	0.089406734	-3.548940314	2.185368539	2.458579094	0.005868083	-4.199574963	0.0058608	-4.199575	1.158500378	2.68545162	8.85E-16	9.480348384	7.22E-08	6.53271579
rh_G_temp_sup-G_T_transv	7.044080535	-2.091812676	158.1249911	0.194993734	12.47452443	1.843295697	0.057100974	3.608483278	0.011484319	-4.032043212	0.0114848	-4.0320432	44.90606189	1.031681727	1.17E-15	9.438830949	1.13E-11	8.018723105
lh_G_temp_sup-Lateral	0.001233227	4.62440772	132.8959172	0.371459585	0.135052087	-3.432215401	4.18E-13	8.540818007	4.41930017	2.18696554	4.41930072	2.18696554	0.141267088	-3.351530407	41.79848165	1.077685977	0.001005366	4.61763188
rh_G_temp_sup-Lateral	2.87E-23	11.99555132	1.45E-06	6.020687243	15.18273568	-1.752327155	1.40E-19	10.75961811	5.55E-18	10.22810706	5.55E-18	10.2281071	0.038846606	-3.71357081	120.9534482	-0.231372301	1.047193319	2.720231068
lh_G_temp_sup-Plan_polar	7.126613271	2.086959475	9.55E-46	19.22474405	1.62E-48	20.15043564	5.44E-06	5.719860666	3.29E-49	20.34957211	3.29E-49	20.3495721	1.20E-10	-7.633636406	2.14E-16	-9.691316674	0.28888802	-3.13735313
rh_G_temp_sup-Plan_polar	0.014383499	-4.034272146	2.47E-33	15.20545458	2.23E-44	18.77218315	2.103325174	-2.47269786	2.19E-50	20.74812567	2.19E-50	20.7481257	0.00060326	-4.733494132	2.70E-19	-10.66530488	0.000120264	-5.08652774
lh_G_temp_sup-Plan_tempo	0.03579374	-3.798038104	0.062721022	3.646951421	7.33E-07	6.149519973	118.627434	-0.251680247	0.002030202	4.454606256	0.0020276	4.45460626	0.016607369	-3.937725762	2.672011422	2.383379515	3.86E-05	5.325128233
rh_G_temp_sup-Plan_tempo	6.53E-11	-7.772340084	6.16E-19	10.58037556	6.83E-35	15.70233012	0.156388628	-3.321735826	1.06E-12	8.395002232	1.06E-12	8.39500223	0.085140987	-3.496954767	2.64E-07	6.295693537	1.53E-10	7.594130052
lh_G_temporal_inf	85.57674977	0.744143204	8.198717105	2.027922715	23.93201446	1.528213997	1.58E-05	5.508052076	3.086127011	2.32838405	3.08612708	2.32838405	19.11121558	-1.523591019	0.032107037	3.764718908	0.00116338	4.584122878
rh_G_temporal_inf	0.000328126	4.920290544	6.07E-12	8.155830416	5.93E-05	5.284610323	1.93E-05	5.466672434	5.91E-15	9.194931807	5.91E-15	9.19493181	66.21973216	0.761148182	0.036843914	3.727832783	2.696213069	2.379965631
lh_G_temporal_middle	0.017901345	3.978556048	9.89E-15	-9.152411841	7.98E-21	-11.20193483	8.84E-12	8.058157859	7.22E-16	-9.510705749	7.22E-16	-9.5107057	4.81E-05	-5.279540017	85.21714598	0.560426742	0.000132142	5.066398911
rh_G_temporal_middle	3.37E-06	5.858735693	52.20066421	-1.085067137	0.004916066	-4.299653998	2.44E-16	9.672428028	0.082374577	3.506279766	0.08237384	3.50627977	6.21E-06	-5.693709926	4.22E-06	-5.769607293	101.1819227	0.408043243
lh_Lat_Fis-ant-Horizont	0.683871737	-2.939668402	2.44E-11	-7.932556688	7.24E-05	-5.243019346	73.68350584	-0.679049283	0.000733015	-4.689548937	0.0007326	-4.6895489	0.006781578	-4.163907703	147.5683067	-0.00366013	0.071584064	3.545705678
rh_Lat_Fis-ant-Horizont	7.333332497	2.075011661	0.00119367	-4.631858665	1.48E-05	-5.567562415	60.09387466	0.832574447	0.376811411	-3.05489099	0.37681096	-3.054891	2.17E-07	-6.332234558	3.924892867	2.234417212	7.61E-07	6.098558929
lh_Lat_Fis-ant-Vertical	0.03119365	-3.834390752	0.000172138	5.059862565	7.52E-12	8.1214988	0.006304242	-4.181929311	5.71E-14	8.849194004	5.71E-14	8.849194	0.006298623	-4.182149137	133.0600595	0.127010918	0.049921862	3.645402851
rh_Lat_Fis-ant-Vertical	1.17E-06	-6.061863579	0.096043058	3.528891178	1.53E-11	8.007852903	7.09E-08	-6.535975224	3.11E-12	8.22521496	3.11E-12	8.22521496	0.142473444	-3.349046861	1.847516553	-2.520103534	142.7716489	0.044343293
lh_Lat_Fis-post	0.167370248	-3.370276496	8.88E-24	-12.15955538	8.64E-12	-8.099335337	0.103173988	-3.442337562	2.88E-20	-10.98586963	2.89E-20	-10.98587	2.569931464	-2.398086057	1.94E-09	7.16747174	2.34E-06	5.884061314
rh_Lat_Fis-post	2.35E-05	-5.474736	1.44E-14	-9.095789716	0.034062714	-3.811168456	2.083592295	-2.476166575	2.43E-10	-7.51700603	2.43E-10	-7.517006	8.64E-08	-6.500247874	0.017719682	3.920971105	6.02E-09	6.972116389
lh_Pole_occipital	0.021021056	3.937266018	0.010547361	4.112280327	19.07969013	1.642340401	4.41E-14	8.888808452	9.843917988	1.844632691	9.84391808	1.84463269	0.000864132	-4.652192645	2.74E-09	7.107770458	1.90E-34	15.52779256
rh_Pole_occipital	0.031338912	3.83316727	3.12E-36	16.13043469	4.12E-31	14.49866658	3.87E-16	9.603672423	7.54E-31	14.38308247	7.53E-31	14.3830825	2.18E-09	-7.147125362	3.24E-17	9.970045858	3.17E-40	17.38288406
lh_Pole_temporal	4.02E-14	8.938838217	6.28E-07	6.178565363	166.3806732	0.138807936	1.13E-40	17.52780732	5.03E-07	6.176012315	5.03E-07	6.17601232	0.002605048	-4.395698784	10.83701095	1.800546989	2.12E-05	5.44800925
rh_Pole_temporal	3.20E-13	8.619208936	1.80E-27	13.34134642	4.58E-10	7.450585448	9.02E-34	15.31245745	4.78E-41	17.64959205	4.78E-41	17.649592	9.16E-05	-5.144381233	20.33723135	-1.491239139	0.716251971	2.848098465
lh_S_calcarine	0.052782834	-3.693921592	1.98E-08	-6.805139895	0.076126775	-3.593651247	6.507940054	-2.026670383	0.008477217	-4.108433451	0.0084804	-4.1084335	4.71E-11	-7.787431293	0.00312948	4.351982892	1.24E-19	10.7773797
rh_S_calcarine	3.02E-07	-6.314332418	1.54046064	-2.667741194	25.1489272	1.502494009	0.011892732	-4.02318009	1.585673345	-2.575129314	1.58567348	-2.5751293	4.01E-14	-8.9034031	4.99E-07	6.177764944	8.19E-35	15.64456797
lh_S_central	8.64E-46	-19.23913889	2.95E-11	-7.901457324	1.16E-13	8.775759414	3.33E-33	-15.13167903	3.29E-08	-6.673530076	3.29E-08	-6.6735301	1.87E-13	-8.666197147	2.198325769	2.456392475	5.64E-18	10.22557902
rh_S_central	4.79E-14	-8.91213268	6.27E-10	-7.397926226	25.77210897	-1.489696659	6.76E-16	-9.520678817	4.81E-06	-5.744068715	0.00000481	-5.7440687	4.36E-10	-7.419672331	5.350830387	2.108847163	2.82E-17	9.990661114
lh_S_cingul-Marginalis	3.28E-15	-9.319166692	7.39E-21	-11.21291881	4.925320781	-2.237132833	2.37E-19	-10.68423082	2.98E-11	-7.862022014	2.97E-11	-7.862022	0.020399906	-3.884378884	3.828757803	2.244242736	0.00047059	4.789087522
rh_S_cingul-Marginalis	0.000402112	-4.875703381	1.02E-07	-6.512333016	0.810615479	-2.884361098	8.96E-07	-6.067583885	3.37E-06	-5.813430228	3.37E-06	-5.8134302	0.260480865	-3.169029456	0.000287782	4.897806583	1.39E-06	5.98406674
lh_S_circular_insula_ant	0.239027972	-3.265407618	1.50E-07	-6.442656827	1.091111337	-2.78569795	0.040326351	-3.703472288	17.80529773	1.55989004	17.80529836	1.55989004	0.215541469	-3.226361395	0.388248814	-3.045503881	127.1705543	-0.177535564
rh_S_circular_insula_ant	53.56975386	-1.068642837	4.16E-13	-8.578173222	9.63E-11	-7.70867394	7.792111192	-1.948922824	0.004163748	-4.283261699	0.0041588	-4.2832617	8.00E-06	-5.643788351	137.2967001	0.090873692	0.053261344	3.627646593
lh_S_circular_insula_inf	24.84000605	-1.508929573	3.21E-20	-11.0037992	7.32E-11	-7.753621161	0.000365924	-4.844922336	2.21E-05	-5.439833367	0.000022052	-5.4398334	99.98573839	0.419094816	3.576298979	2.271108114	11.07333049	1.790550048
rh_S_circular_insula_inf	0.004483567	-4.321843057	7.99E-32	-14.72513147	2.68E-18	-10.36763713	9.48E-09	-6.892995498	1.09E-14	-9.102266497	1.09E-14	-9.1022665	73.80862673	-0.677712839	0.030189131	-3.781138854	1.775067418	-2.534593144
lh_S_circular_insula_sup	0.003417555	-4.386768803	1.30E-37	-16.57337195	1.08E-12	-8.428723217	0.000386537	-4.832798845	1.63E-18	-10.40627536	1.63E-18	-10.406275	0.000171829	-5.009968597	0.04235062	3.69021001	7.30E-07	6.106172148
rh_S_circular_insula_sup	2.49E-06	-5.917315411	0.001213444	-4.628104744	71.53132707	0.875115482	0.001488566	-4.527128341	9.535109218	-1.85909252	9.53510868	-1.8590925	3.60E-08	-6.657337384	0.00036851	4.843365348	4.77E-12	8.156875799
lh_S_collat_transv_ant	19.47263612	-1.632288241	68.40937464	0.906300438	5.725766423	2.176830871	16.16882449	-1.608471055	0.154744992	3.324840986	0.15474436	3.32484099	0.002045935	-4.452791064	0.005164231	4.23088464	3.17E-08	6.680420506
rh_S_collat_transv_ant	1.857730798	-2.602005514	7.27E-08	6.573429202	5.79E-12	8.163213994	19.52809741	-1.512413374	7.49E-09	6.934134655	7.49E-09	6.93413466	9.48E-06	-5.60993644	6.49E-09	6.95906604	3.62E-20	10.95338047
lh_S_collat_transv_post	25.03528362	-1.504854276	3.49E-16	9.653585006	2.19E-19	10.72923474	146.0167045	-0.016816213	5.06E-29	13.80225303	5.06E-29	13.802253	5.07E-10	-7.394096434	1.802905022	2.528964335	4.25E-11	7.804260578
rh_S_collat_transv_post	0.002307414	-4.479454031	3.00E-31	-14.54253006	1.13E-21	-11.47907273	0.000789935	-4.67259968	2.74E-31	-14.52285535	2.74E-31	-14.522855	4.80E-08	-6.605970136	0.000159353	5.026210958	1.24E-19	10.7774228
lh_S_front_inf	0.347285596	-3.152619941	0.000871433	-4.703323834	19.0442505	-1.643255132	0.067045419	-3.563983953	0.022118298	-3.863249258	0.0221186	-3.8632493	0.001944366	-4.464754314	2.59E-05	5.406724845	2.41E-12	8.265784015
rh_S_front_inf	6.85679745	-2.103008961	0.022942522	-3.914645857	4.411937273	-2.280470394	0.000200401	-4.976704096	1.53E-05	-5.51421905	0.000015244	-5.514219	10.10358645	-1.83276229	2.86E-23	11.96325151	6.39E-17	9.870196857
lh_S_front_middle	0.188413848	-3.335707497	4.34E-12	-8.209125327	1.80E-08	-6.821973439	1.67E-06	-5.948585228	8.59E-09	-6.910169282	8.60E-09	-6.9101693	0.335162462	-3.091450579	4.07E-05	5.313997715	2.20E-09	7.145492347
rh_S_front_middle	141.4875874	-0.310333465	1.316997636	2.721825773	0.130944751	3.441060969	0.000166068	-5.017321923	13.03172952	1.713816307	13.03173004	1.71381631	42.04042515	-1.074022595	4.76E-17	9.913450513	3.43E-21	11.28845941
lh_S_front_sup	0.000652033	-4.768502024	0.27009751	3.22884617	1.60E-11	8.000553967	1.16E-06	-6.018250441	3.87E-05	5.324807359	0.000038628	5.32480736	0.611211494	-2.90020511	0.021102323	3.875545092	3.45E-07	6.246331413
rh_S_front_sup	0.178906513	-3.350854491	29.45075277	-1.418674211	8.051878927	2.035604494	0.000627648	-4.724578717	44.14622914	1.042726621	44.14622884	1.04272662	0.202713173	-3.244770384	0.312113811	3.113527367	1.79E-05	5.482312774
lh_S_interm_prim-Jensen	0.0440714	-3.742548127	0.06447886	-3.639382381	13.58035849	-1.804355058	1.23118068	-2.664335752	2.274737771	-2.443725293	2.2747378	-2.4437253	0.097640253	-3.458078264	2.455456545	2.415205202	7.78E-05	5.178789131
rh_S_interm_prim-Jensen	2.02E-05	-5.504748717	0.002844611	-4.430247443	3.103008991	-2.415144038	0.076362571	-3.527602253	0.001624406	-4.506807338	0.001628	-4.5068073	1.02E-07	-6.470265797	1.89E-07	6.357311076	1.36E-17	10.09681235
lh_S_intrapariet_and_P_trans	2.30E-08	-6.778596274	2.97E-22	-11.66722326	3.31E-06	-5.862495807	1.65E-06	-5.951982218	2.45E-07	-6.309396617	2.46E-07	-6.3093966	0.223543055	-3.21538745	0.000186891	4.991817496	6.98E-05	5.201792569
rh_S_intrapariet_and_P_trans	0.300546056	-3.196624581	9.421806617	1.968110453	0.000657528	4.766625488	0.114559913	-3.412293795	0.136329737	3.361905683	0.1363302	3.36190568	0.691343435	-2.85979093	8.54E-14	8.787203967	7.11E-11	7.720115119
lh_S_oc_middle_and_Lunatus	0.000511956	-4.822358165	2.68E-09	-7.152011721	0.058977875	-3.663758611	0.000507571	-4.772204319	6.80E-07	-6.119776061	6.79E-07	-6.1197761	2.68E-06	-5.857680539	4.39E-23	11.90304809	5.41E-35	15.70217278
rh_S_oc_middle_and_Lunatus	0.001068912	-4.657023313	0.260549607	-3.239646844	76.28259716	-0.829223882	0.003483698	-4.3262731	9.722466371	-1.850274043	9.72246632	-1.850274	7.46E-08	-6.526689331	1.98E-06	5.916584516	1.05E-18	10.46983528
lh_S_oc_sup_and_transversal	4.95E-05	-5.32205815	0.088879565	-3.550592353	149.5281693	0.254169268	2.03E-06	-5.91199131	12.84872987	-1.720571587	12.84872952	-1.7205716	0.376501375	-3.055149084	4.90E-17	9.90919618	7.56E-16	9.503935323
rh_S_oc_sup_and_transversal	5.40E-05	-5.304223265	3.19E-26	-12.94304813	6.32E-16	-9.565564359	8.80E-08	-6.496848948	6.41E-29	-13.76974703	6.41E-29	-13.769747	0.000109615	-5.10628506	2.49E-13	8.621866002	6.84E-26	12.80456298
lh_S_occipital_ant	129.9508594	-0.392725532	0.329723101	-3.168472323	0.701247385	-2.931556987	145.1766622	0.023940032	2.83E-05	-5.388855081	0.000028268	-5.3888551	1.85E-05	-5.475360275	1.32E-09	7.232252016	2.05E-20	11.03459182
rh_S_occipital_ant	87.70467402	-0.725421332	141.3467924	-0.311325217	179.1340802	0.052807135	98.45566741	-0.433306688	7.638756528	1.957610932	7.63875656	1.95761093	1.66E-09	-7.193327117	104.682346	0.375982433	1.14E-10	7.642985041
lh_S_oc-temp_lat	0.556772245	-3.00550682	48.90836243	1.125812853	0.167055312	3.370824045	1.489864754	-2.59731564	95.3388056	0.462535113	95.33880576	0.46253511	6.79E-08	-6.543614804	4.41E-06	5.760867868	4.07E-15	9.251188554
rh_S_oc-temp_lat	0.005760331	-4.261263978	7.02E-10	7.378881057	1.10E-17	10.16180268	0.027635056	-3.804609395	7.98E-19	10.5091522	7.98E-19	10.5091522	7.24E-16	-9.510373557	84.97715526	-0.562810617	4.92E-06	5.739804568
lh_S_oc-temp_med_and_Lingual	1.15E-10	-7.679168987	0.000130039	-5.119688563	102.1832003	-0.604101883	1.44E-06	-5.976790988	5.29E-06	-5.725323848	5.30E-06	-5.7253238	7.50E-18	-10.18406466	0.006274847	4.183081314	1.64E-23	12.04102663
rh_S_oc-temp_med_and_Lingual	2.64E-08	-6.754155523	31.08058704	-1.3893681	0.012843533	4.062880704	0.023870722	-3.84324748	146.2554088	0.014792099	146.2554086	0.0147921	3.51E-19	-10.62774102	0.609391012	2.901178327	9.60E-21	11.14240353
lh_S_orbital_lateral	2.55E-05	-5.458254381	4.89E-13	-8.552909396	0.020161187	-3.94803216	0.005002999	-4.238630084	0.000477406	-4.785881604	0.00047804	-4.7858816	4.67E-07	-6.190039179	0.494031844	2.969032797	3.97E-11	7.815295663
rh_S_orbital_lateral	0.030673884	-3.838813224	37.01281839	1.291598802	0.038912086	3.775832674	0.000315165	-4.877845366	1.026269952	2.727139719	1.02627048	2.72713972	0.001138317	-4.589133688	1.20E-11	8.00938002	4.40E-21	11.2531834
lh_S_orbital_med-olfact	4.63E-09	7.057975331	2.83E-37	-16.46454558	6.19E-42	-17.97146035	0.016045768	3.946594497	2.70E-40	-17.40587096	2.69E-40	-17.405871	1.518764316	-2.590491837	4.17E-23	11.91034241	1.56E-25	12.69035412
rh_S_orbital_med-olfact	0.000565618	4.800215197	5.30E-11	-7.806433691	6.92E-20	-10.89408671	0.002694696	4.387659078	2.62E-08	-6.714021832	2.62E-08	-6.7140218	0.035094105	-3.74090662	8.96E-30	14.04144207	7.08E-34	15.34592345
lh_S_orbital-H_Shaped	1.75E-13	-8.712213339	3.48E-25	12.61102364	8.49E-40	17.27750424	0.000117179	-5.092070582	1.58E-17	10.07523905	1.58E-17	10.075239	1.02E-06	-6.04372523	1.50E-21	11.40584248	3.49E-33	15.12546386
rh_S_orbital-H_Shaped	1.24E-24	-12.43405315	14.96431381	1.759145797	2.04E-12	8.329160452	1.32E-11	-7.993632535	142.7337909	0.044664593	142.7337915	0.04466459	1.09E-19	-10.79567487	1.60E-18	10.40872903	2.44E-37	16.45270871
lh_S_parieto_occipital	0.000167414	-5.065821709	2.78E-08	6.744793212	1.14E-15	9.477674196	0.017738363	-3.920698328	9.27E-05	5.141938253	0.000092648	5.14193825	0.011390822	-4.034114417	5.98E-10	7.366400027	9.31E-18	10.15257152
rh_S_parieto_occipital	0.00036112	-4.899317623	6.52E-06	5.730368022	3.88E-12	8.226863926	3.39E-05	-5.351651192	3.72E-06	5.794194649	3.73E-06	5.79419465	0.00119094	-4.578731584	2.62E-06	5.862136617	4.39E-12	8.170106951
lh_S_pericallosal	0.035219485	-3.802326075	1.40E-13	-8.746807132	2.19E-05	-5.488420102	48.70716874	0.97821879	5.91E-28	13.46267019	5.92E-28	13.4626702	3.42E-52	-21.36523776	1.35E-89	-36.2126995	5.76E-58	-23.38568244
rh_S_pericallosal	3.730756999	2.345356811	1.23E-74	-29.76168884	3.15E-59	-23.87443497	8.57E-13	8.428499378	1.74E-31	-14.58544763	1.75E-31	-14.585448	1.06E-42	-18.1891468	2.06E-77	-30.86144485	1.63E-21	-11.39429111
lh_S_postcentral	4.81E-06	-5.789960794	120.0202289	0.465837274	0.001280158	4.615860569	0.00161568	-4.508062587	69.66673152	0.722626392	69.66673168	0.72262639	0.018271855	-3.913021519	3.03E-10	7.480305615	2.08E-11	7.920242813
rh_S_postcentral	0.001259285	-4.619624017	142.5971153	0.302528641	0.0111439	4.098527325	0.000339051	-4.861758848	73.26756945	0.683500767	73.26756872	0.68350077	0.474038197	-2.982250639	1.62E-14	9.04176806	2.61E-12	8.253007907
lh_S_precentral-inf-part	9.41E-05	-5.188054085	4.40E-09	7.066728049	2.99E-14	8.984214631	0.000934036	-4.63445676	9.04E-12	8.054697173	9.04E-12	8.05469717	0.164277375	-3.307243085	1.02E-12	8.401403624	9.11E-13	8.418910816
rh_S_precentral-inf-part	0.044714611	-3.738659947	106.6829294	-0.568222288	0.58896078	2.98762085	0.00016595	-5.017475081	27.37427453	1.330041055	27.37427388	1.33004106	0.356858251	-3.071914347	1.06E-06	6.036601933	1.75E-08	6.784940231
lh_S_precentral-sup-part	2.41E-24	-12.34160457	100.0832027	-0.621114585	3.72E-08	6.693427278	6.68E-18	-10.20098215	61.39487392	-0.817057845	61.39487404	-0.8170578	0.014981491	-3.96424217	2.75E-09	7.107272932	8.63E-18	10.16369249
rh_S_precentral-sup-part	5.32E-22	-11.58499103	0.012549371	-4.068715385	0.113811773	3.481005122	2.98E-19	-10.65116582	1.507877707	-2.593048617	1.50787728	-2.5930486	4.06E-06	-5.777078322	6.473896882	2.028902832	1.57E-17	10.07622629
lh_S_suborbital	7.381687928	-2.072258491	46.84904175	-1.152277597	108.3414674	0.555182902	1.609444503	-2.56981096	5.49E-06	5.718101883	5.49E-06	5.71810188	4.09E-09	-7.038963075	0.297643489	-3.128170341	17.09445469	1.580538396
rh_S_suborbital	130.6907105	0.387366731	95.83274595	-0.656116087	64.25406602	-0.94923118	115.58106	0.278437543	4.421375566	2.186776269	4.42137568	2.18677627	2.37E-16	-9.676430044	109.2141543	0.335038776	7.97E-11	7.701335921
lh_S_subparietal	0.00392911	-4.353501906	3.73E-13	-8.595190459	5.99E-06	-5.746786264	0.000123195	-5.081387278	0.141026778	-3.352027499	0.14102624	-3.3520275	0.000198238	-4.979056136	8.578063593	1.90652943	0.000189408	4.988923269
rh_S_subparietal	0.000494933	-4.829853617	16.74032191	-1.705894362	32.80453392	1.359610326	0.071893376	-3.544499976	108.2425952	0.343766843	108.2425957	0.34376684	6.84E-10	-7.343791126	3.133624001	2.322498135	5.24E-10	7.388581759
lh_S_temporal_inf	3.72E-05	-5.380754899	1.35E-30	14.334703	1.41E-43	18.50856039	0.005547546	-4.213361225	4.99E-45	18.95338931	4.99E-45	18.9533893	1.17E-24	-12.41006615	0.122193836	3.393677262	1.26E-24	12.39972685
rh_S_temporal_inf	1.46E-10	-7.639689062	6.707817209	2.112104355	7.62E-10	7.365076846	0.000756985	-4.68226181	4.62E-08	6.612845821	4.62E-08	6.61284582	7.87E-26	-12.78514025	77.90056717	0.634648415	7.28E-20	10.85333364
lh_S_temporal_sup	0.037671162	-3.784460129	1.01E-12	8.440154296	4.98E-18	10.27790021	0.401661043	-3.034815004	8.62E-16	9.484245811	8.63E-16	9.48424581	6.03E-06	-5.699658752	3.43E-16	9.621643748	1.62E-15	9.390156981
rh_S_temporal_sup	0.287856454	-3.209667425	6.605199852	-2.118470696	68.3630481	0.906769821	9.469754816	-1.862202497	112.9768032	0.301470686	112.9768034	0.30147069	0.000185155	-4.993835672	2.16E-16	9.690121242	4.12E-14	8.899343074
lh_S_temporal_transverse	5.227550659	-2.213428196	2.06E-06	5.953444871	2.90E-10	7.526483542	134.8825072	-0.11144835	4.52E-12	8.165512548	4.51E-12	8.16551255	1.49E-08	-6.8141177	0.252415718	3.178606322	1.52E-09	7.2081793
rh_S_temporal_transverse	117.5182158	-0.484642878	132.031913	-0.377680571	185.8042711	-0.008023756	32.02114284	-1.240036255	0.228429377	3.208863918	0.22842912	3.20886392	0.001252377	-4.567133137	3.906430485	2.236287791	4.51E-05	5.292752415
p-values corrected for multiple comparisons with Bonferroni correction
