## Supplementary material for "The impact of FreeSurfer versions on structural neuroimaging analyses of Parkinson’s disease": Table S1: Table_S5.csv

Table S5
Group differences (healthy controls vs Parkinson’s disease) in FreeSurfer variability
	volume	volume	volume	volume	volume	volume	surface area	surface area	surface area	surface area	surface area	surface area	cortical thickness	cortical thickness	cortical thickness	cortical thickness	cortical thickness	cortical thickness
	HC vs PD	HC vs PD	HC vs PD	HC vs PD	HC vs PD	HC vs PD	HC vs PD	HC vs PD	HC vs PD	HC vs PD	HC vs PD	HC vs PD	HC vs PD	HC vs PD	HC vs PD	HC vs PD	HC vs PD	HC vs PD
	FreeSurfer 7 vs 6	FreeSurfer 7 vs 6	FreeSurfer 7 vs 5	FreeSurfer 7 vs 5	FreeSurfer 6 vs 5	FreeSurfer 6 vs 5	FreeSurfer 7 vs 6	FreeSurfer 7 vs 6	FreeSurfer 7 vs 5	FreeSurfer 7 vs 5	FreeSurfer 6 vs 5	FreeSurfer 6 vs 5	FreeSurfer 7 vs 6	FreeSurfer 7 vs 6	FreeSurfer 7 vs 5	FreeSurfer 7 vs 5	FreeSurfer 6 vs 5	FreeSurfer 6 vs 5
	p	t	p	t	p	t	p	t	p	t	p	t	p	t	p	t	p	t
Left-Lateral-Ventricle	47.97351374	-1.136676923	119.8315027	-0.46702045	186.4295161	0.00382657
Left-Inf-Lat-Vent	43.60628581	-1.194495225	57.88195327	-1.017863046	27.62126849	-1.451265944
Left-Cerebellum-White-Matter	2.187437251	2.536035711	60.90610057	0.984355415	6.528835426	2.118579615
Left-Cerebellum-Cortex	37.03096032	1.289931919	13.74261171	-1.795805062	5.597296951	-2.180938784
Left-Thalamus	21.64691977	-1.577203005	37.45533329	-1.283415572	169.1058157	-0.120317073
Left-Caudate	159.3800127	-0.186339131	84.87780613	0.749877066	70.73828632	0.882322359
Left-Putamen	91.88351021	-0.688965007	47.05791147	-1.148481995	126.2645606	-0.419399956
Left-Pallidum	145.9232524	-0.279118463	168.9786012	0.121176636	176.0199649	-0.073716275
3rd-Ventricle	12.74343063	-1.830361463	11.40378996	-1.880393919	32.96155201	-1.355407589
4th-Ventricle	86.15577527	0.7385626	87.76229569	-0.724472173	76.66676879	-0.825030284
Brain-Stem	59.56160077	0.999114006	127.4816248	-0.410500197	142.4500791	0.303428221
Left-Hippocampus	157.5182553	-0.199061848	133.7413062	-0.365219605	179.2799171	0.051806235
Left-Amygdala	8.212422454	2.023060176	77.2688176	-0.81936397	99.31985015	-0.626991007
CSF	13.70598538	-1.797034649	54.25138515	-1.059664351	65.93372749	0.930969599
Left-Accumbens-area	57.37576981	1.023583884	153.9556868	-0.223499665	93.14531504	-0.678267405
Left-VentralDC	180.9288594	-0.040733898	9.879306833	-1.943676275	21.3752715	-1.583548842
Left-vessel	66.53850832	-0.924725849	121.3727989	-0.455518079	182.3699744	-0.031061231
Left-choroid-plexus	72.70972031	-0.862956649	11.71318389	-1.868421815	40.34402886	-1.240435251
Right-Lateral-Ventricle	0.869852387	-2.850723522	63.9172473	-0.952055461	100.8204524	-0.614779812
Right-Inf-Lat-Vent	159.9954205	0.182140356	17.03530792	-1.694852919	11.91195413	-1.860868288
Right-Cerebellum-White-Matter	19.27115075	1.635000061	37.13933347	1.28826263	28.88834456	1.427324898
Right-Cerebellum-Cortex	125.6732541	0.423735881	25.31432955	-1.497116149	85.38372839	-0.745386475
Right-Thalamus	21.83311227	-1.5728897	109.1041764	-0.548930087	55.23562186	1.048151129
Right-Caudate	184.4693504	-0.016975327	121.2869706	0.456156998	121.9436972	0.451272954
Right-Putamen	80.80255047	0.786620525	24.00649985	-1.524566469	40.77305975	-1.234244304
Right-Pallidum	78.93829428	-0.803787167	16.24807806	1.717438926	61.50407943	0.977859849
Right-Hippocampus	156.5351857	-0.205792794	44.79609097	1.178352199	37.01577693	1.290166077
Right-Amygdala	164.9102269	0.1487168	27.65488054	1.450620095	34.77876599	1.325467715
Right-Accumbens-area	16.63969129	-1.706095221	93.40125166	-0.676107062	13.53455388	-1.802825964
Right-VentralDC	121.3622172	0.455596841	121.3534514	0.455662089	159.4532506	0.185839276
Right-vessel	70.93304618	-0.880398514	76.20886211	0.82936137	185.218198	-0.011951878
Right-choroid-plexus	15.49796768	-1.739801497	14.92537702	-1.757472642	29.008699	-1.425092879
5th-Ventricle	0	0	94.66506035	-0.66624821	28.49193265	-1.438215527
Optic-Chiasm	121.4441857	0.454986808	173.3764679	0.091508754	103.3054303	0.59475723
CC_Posterior	74.82680121	0.842514535	154.8578637	-0.217298996	129.9914428	-0.392248723
CC_Mid_Posterior	46.04598077	1.161717874	107.157918	0.564178058	98.59581107	0.632916456
CC_Central	105.1661163	0.579920184	74.33889842	0.84719417	101.2642065	0.611186358
CC_Mid_Anterior	126.3336218	0.418894062	48.28190124	1.132736256	93.13445307	0.67835916
CC_Anterior	126.1432241	-0.420289044	90.30241204	0.702482189	85.1692927	0.747287974
lh_G_and_S_frontomargin	167.8300631	-0.128941227	48.11925853	1.134812359	88.1238098	0.721321271	19.1540038	1.520404147	26.31359578	1.350614607	13.62671732	1.689745218	60.71809268	0.824545847	52.37930779	0.928402435	28.85219609	1.298862151
rh_G_and_S_frontomargin	90.86030877	0.697698033	37.06775265	1.289364799	24.02202168	1.52423392	42.52690135	1.065781324	77.39270497	0.639564348	81.8039665	0.594316896	53.6501838	0.911941687	52.855897	0.922200226	50.51219631	0.953053006
lh_G_and_S_occipital_inf	140.2328612	-0.319040844	146.2263171	0.277005257	63.52771171	0.956177704	32.83469039	1.224044466	88.4466624	0.528376338	41.86168831	1.075791045	145.2564028	-0.023254377	17.55105256	1.565021958	10.18352082	1.825968699
rh_G_and_S_occipital_inf	96.50977842	0.65011459	100.0605006	0.620952348	82.97853794	0.766872259	70.92193708	-0.708435233	147.5477892	0.003832544	64.06215062	0.785333047	57.9211951	0.858343867	89.87639909	-0.514489376	67.01531868	0.751683569
lh_G_and_S_paracentral	169.7342276	0.116072313	8.105547977	-2.028601898	11.85727269	-1.862935754	49.67304231	-0.964322577	16.15842328	-1.606472153	84.1405009	-0.57084119	29.23368922	1.291379619	80.96110548	0.602865836	89.79489345	-0.515278343
rh_G_and_S_paracentral	103.1576797	-0.595940987	176.6146558	0.069717038	74.40141171	0.846593548	42.90069956	-1.060203189	102.2803011	0.397753384	73.68515772	0.678631711	139.7832488	-0.069694392	122.3347484	-0.219265516	54.01165742	-0.907304776
lh_G_and_S_subcentral	25.13264251	1.500862619	77.77397523	0.814629812	169.9214184	-0.114808296	13.9179387	1.679563414	123.3017513	0.210877684	143.4098315	0.038912011	37.91552079	1.137532082	19.86976226	1.501419704	31.66922031	1.245222979
rh_G_and_S_subcentral	88.27721625	0.71998637	104.8361575	0.582541857	138.5942345	0.33062941	104.1880565	0.380309878	109.6289643	0.331171905	119.8425085	0.240956386	30.23806354	1.272017229	119.4465793	-0.244412528	66.46338976	0.757906904
lh_G_and_S_transv_frontopol	103.1974704	-0.595622107	184.2083899	0.018726018	71.12445899	0.878502983	113.4595121	0.297059238	46.82902637	1.003463624	26.25886653	1.351770522	89.96550256	0.513627229	108.4220065	-0.341999046	16.9412623	1.582839223
rh_G_and_S_transv_frontopol	156.7854853	0.20407815	96.00199535	-0.654330088	86.01837715	-0.739774492	61.865658	0.810948918	90.04543111	0.512854182	85.43851696	0.557935485	31.60323089	-1.246438867	112.7038701	-0.30375991	84.24078638	0.569840712
lh_G_and_S_cingul-Ant	178.0618115	0.059989601	33.30079645	1.34972634	5.295454568	2.20307287	81.39441528	0.598465403	11.62229428	1.765058739	5.517401629	2.09160324	70.63907346	0.711521553	25.07483213	1.37723226	39.29271345	1.115501426
rh_G_and_S_cingul-Ant	37.77937779	1.27847617	29.36086124	1.418602211	25.54465693	1.492396576	65.28153383	0.771333056	14.23661672	1.66861648	9.474066456	1.858659252	62.78120339	0.800207819	57.37426723	0.86506804	31.32443799	1.251596188
lh_G_and_S_cingul-Mid-Ant	182.9306308	-0.02729898	118.8015539	0.47474132	25.84427836	1.486306244	61.60958533	-0.813969925	106.0007826	-0.363842181	22.73333893	1.430386446	77.44611266	0.639008802	61.6560717	-0.813420952	57.86449285	0.859039183
rh_G_and_S_cingul-Mid-Ant	78.28231593	0.809884202	115.1296959	0.502503387	179.3135281	0.051580484	113.6190396	0.295646343	100.0831284	0.417995047	100.4583374	0.414526449	36.85131254	1.154941459	0.825248332	2.791071838	9.869799087	1.840184215
lh_G_and_S_cingul-Mid-Post	80.40076729	0.790300526	119.2244327	0.47156786	62.59141938	0.966153105	112.843907	0.302517106	91.60464379	0.497834474	56.01956199	0.881894584	65.85681592	0.764780479	125.1255451	0.195097919	79.3932481	0.618887141
rh_G_and_S_cingul-Mid-Post	48.35986171	1.131742833	40.1111754	-1.243815305	138.5523645	-0.330926097	37.90960472	1.137627912	79.27455262	-0.620106496	137.8191197	0.086391719	57.51907014	0.863283968	131.9422531	0.136515279	66.91663176	0.752794179
lh_G_cingul-Post-dorsal	37.47706873	1.283083281	34.66442345	1.327316775	73.96233369	0.850818659	2.199017037	2.449376476	53.97141866	0.907819985	44.75568104	1.032996016	79.77653803	0.614955889	115.9858628	0.27475171	36.28076326	1.164420749
rh_G_cingul-Post-dorsal	84.63818399	0.752009255	103.6651988	0.5918783	87.90256717	0.723248734	67.20239066	0.749580828	114.3362068	-0.289301834	75.76307069	0.656612378	27.16387708	1.332882658	44.49337507	1.036796729	21.48435335	1.460467901
lh_G_cingul-Post-ventral	139.0422801	0.327457345	70.74792729	-0.88222685	98.03027309	-0.637562573	136.2226382	0.099981492	72.02673251	0.696444901	42.65546188	1.063864906	24.37472749	1.392726671	69.52663949	0.723725857	57.57866385	0.862554382
rh_G_cingul-Post-ventral	80.30338077	0.79119412	29.10827709	1.4232515	31.63164025	1.378111691	70.74009636	0.710418516	18.64476924	1.534250586	68.95484856	0.730041013	54.73442189	0.898091327	81.5634205	-0.596752235	81.65760005	0.59579832
lh_G_cuneus	133.196864	0.369126929	28.04488902	1.443169842	43.39204159	1.19743524	48.36374426	0.982154983	16.75662492	1.588333959	56.36360887	0.877597701	26.02145158	1.356805854	55.84366595	0.884097696	41.83324202	1.076221492
rh_G_cuneus	106.0374547	0.573016099	6.275580252	2.1347336	4.044886068	2.30836358	125.6801296	0.190309389	7.756962853	1.947141347	3.202812676	2.308182134	26.69448579	1.342619362	47.56116902	0.993242003	22.48150974	1.436347888
lh_G_front_inf-Opercular	69.60114112	0.893644706	11.80886307	1.864772703	2.241835124	2.527240984	81.45894749	0.597811047	21.74169201	1.454162243	7.349989967	1.970500253	34.09602178	1.201725048	62.75031464	0.800568694	37.07003841	1.151334835
p_rh_G_front_inf-Opercular	49.92960863	1.11197267	120.3663322	-0.463022186	180.4334943	-0.044059593	101.2545314	0.407182549	111.3839459	-0.315497463	103.9378589	0.382590839	63.58003711	0.790910931	22.47339943	1.436540727	39.4127715	1.113606425
p_lh_G_front_inf-Orbital	18.97144404	1.642688597	120.9642904	0.458560751	164.6340115	0.150590465	8.752805033	1.894047003	103.7802975	0.384028293	130.8576903	-0.145799421	11.74043496	1.760337445	36.38866869	1.162619967	3.75417062	2.246544498
p_rh_G_front_inf-Orbital	99.2546673	-0.62752355	99.27938806	0.627321561	36.61224414	1.296415423	136.1835721	-0.100313993	42.73461652	1.062677541	26.73318401	1.341811828	76.43404989	0.649570204	35.26785719	1.181511927	39.20459071	1.116894911
p_lh_G_front_inf-Triangul	14.32532249	1.776595844	40.20364375	1.242471357	41.44828878	1.224595272	82.02646643	0.5920674	60.05581575	0.832462683	58.36217218	0.852950458	6.556158383	2.019393315	14.91240167	1.646038821	12.81118275	1.719225073
p_rh_G_front_inf-Triangul	102.9486886	-0.597616824	153.1904033	0.22876622	163.3291185	0.159449293	85.57781732	-0.556556027	70.09248119	0.717504738	81.57358389	0.596649267	52.43094242	0.927728751	20.2996528	1.490271696	34.48605392	1.194943163
p_lh_G_front_middle	20.48668961	1.604762779	15.85014436	1.729195209	162.0131186	0.168396259	33.98170825	1.203723224	6.640868552	2.013944253	44.72106434	1.033496744	16.04614729	1.609935717	33.79851012	1.206935533	138.6416281	0.079396791
p_rh_G_front_middle	111.6943896	0.528832861	75.64601209	0.834698465	45.01575754	1.175405181	103.0120098	0.391048964	63.43706109	0.792569853	42.89229464	1.060328252	36.36917097	1.162945076	123.5569314	0.208666742	90.96399451	-0.503991959
p_lh_G_front_sup	28.90502186	1.427015188	18.4829515	1.655431136	16.66768996	1.705292508	56.20198309	0.879614259	1.525117742	2.581052197	2.833643853	2.354871848	47.20381444	0.998218088	22.42550588	1.437680579	3.575445513	2.265606541
p_rh_G_front_sup	82.94750025	0.76715183	54.87307847	1.052375801	100.5112161	0.617288668	68.92670559	0.73035259	23.75966226	1.406599495	34.67317721	1.19170886	6.247526878	2.03976552	18.51251764	1.537894919	17.52710715	1.565712326
p_lh_G_Ins_lg_and_S_cent_ins	168.0555397	0.127416311	164.3346294	-0.152621876	158.6907427	-0.191045768	135.0227155	0.110207244	135.0283429	0.11015926	88.92632336	-0.523706155	84.74066415	-0.564862269	121.9439641	-0.222659561	20.25759109	1.49135432
p_rh_G_Ins_lg_and_S_cent_ins	88.30818774	0.71971702	137.1290415	0.341029228	106.7968565	0.567021201	133.9817752	-0.119087707	16.90436848	1.583933368	95.60467828	0.45980201	101.5312075	0.404635722	114.0427324	-0.291896666	81.89910682	0.59335465
p_lh_G_insular_short	86.69783609	0.733792013	43.29645995	1.198750221	100.8508736	0.614533211	147.965696	-0.00029073	91.02575027	0.503397574	122.0232552	0.221970694	21.15942367	1.468513353	55.02259018	-0.894439107	99.75514184	0.421031235
p_rh_G_insular_short	78.89431837	0.804194967	28.73679866	-1.430145494	125.1375841	0.427670741	24.3568432	-1.393116115	10.88220527	-1.795563609	92.7779316	-0.486606285	101.9465728	-0.400817179	138.0635741	-0.084312358	146.6060608	-0.011814057
p_lh_G_occipital_middle	26.44713101	1.474215932	81.78834746	0.777636272	129.645579	0.394755949	2.547807878	2.394848633	92.99997888	-0.484488272	36.52261637	-1.160389804	30.84223033	1.260595711	48.75702674	0.976765907	42.45601247	1.066842932
p_rh_G_occipital_middle	170.8336195	0.108651201	149.0757523	0.257195908	85.9498914	0.740378964	135.7172828	-0.104286645	144.4649694	-0.029964254	87.90684516	0.533646086	2.154792588	2.456828333	31.34402935	1.251232686	4.443728663	2.179693545
p_lh_G_occipital_sup	76.95653492	-0.822299788	75.35187295	0.837498945	159.9636994	0.182356703	90.23622608	0.511010106	34.07904638	1.202021471	55.9689297	0.882528318	125.1970964	-0.194479863	9.539861669	1.855543767	34.4785941	1.19507236
p_rh_G_occipital_sup	153.077729	-0.229542161	43.65034234	1.193891926	140.3897424	0.317933637	103.3421285	-0.388029966	62.01732059	0.809163174	68.03612957	0.740249392	53.30504611	0.916387426	60.02759756	0.832801162	25.95046407	1.35831811
p_lh_G_oc-temp_lat-fusifor	45.83095584	1.164556665	81.0869274	0.784022302	173.8390528	0.088393314	147.24524	-0.006396714	120.9659387	0.231165299	83.29534765	-0.579295618	56.12089157	0.880627365	40.67492765	1.093921399	19.38296778	1.514271975
p_rh_G_oc-temp_lat-fusifor	55.84163356	1.041130807	128.8718479	0.400373907	138.6772986	0.330040911	21.28880247	1.465298529	104.1168352	0.380958974	137.870562	0.085954113	30.98857059	1.257853785	29.22103489	1.291626663	19.08100153	1.522371333
p_lh_G_oc-temp_med-Lingual	151.858109	-0.23795015	112.0544498	0.526056241	141.0805771	0.313062616	64.87247932	0.776012508	51.16857588	0.944321734	80.68596189	0.605666107	74.58305415	0.669076996	44.4752393	-1.037060063	32.06053352	-1.238050293
p_rh_G_oc-temp_med-Lingual	135.1574823	0.35508203	75.14932535	0.839431216	66.85952445	0.921426292	60.19734011	0.830766529	53.92691435	0.908390089	72.83933627	0.687689393	134.078058	0.118265915	19.73707712	-1.504898332	51.16769728	-0.944333373
p_lh_G_oc-temp_med-Parahip	10.16096979	-1.931396018	160.8494986	0.176318509	177.8955333	0.061106977	92.69976807	-0.487352374	77.79019217	0.635434417	50.61848347	0.951634234	109.7422729	-0.330157475	65.3357243	0.770714404	107.6629516	0.348828797
p_rh_G_oc-temp_med-Parahip	82.0972466	0.774833977	45.74121019	1.165744277	12.46250332	1.840479344	96.90926949	0.447543356	90.49331044	0.508528079	4.495698484	2.175027877	14.44350535	1.661614694	66.78750495	0.754248762	6.766255677	2.005985736
p_lh_G_orbital	93.04680869	0.679099735	40.77730713	1.23418325	71.32723181	0.87650262	33.18912182	1.217711492	60.22376473	0.830450098	54.70301096	0.898490151	132.2739609	-0.133678166	108.9793984	0.336993984	3.718159481	2.250320793
p_rh_G_orbital	131.9213981	-0.378302918	134.6901063	0.358423606	10.97494681	1.897443483	94.45218833	-0.470689307	77.45346131	0.638932377	65.52877168	0.76851292	53.8019407	-0.909992596	32.41295129	1.231644536	21.86486272	1.45116443
p_lh_G_pariet_inf-Angular	168.6414061	0.123455433	57.61221782	1.020907413	55.84252462	1.041120522	62.1310946	0.807825241	86.0451698	0.551935672	128.1160093	0.169327136	38.95097398	1.120917496	10.48321407	1.812722642	30.44648497	1.268058446
p_rh_G_pariet_inf-Angular	45.81621033	1.164751681	91.32612645	0.693715709	137.6575634	-0.337273616	69.76180537	0.721136944	145.1135955	0.024465031	78.34944259	-0.62964206	8.440246046	1.910141797	9.86243686	1.840522278	6.463590809	2.025416509
p_lh_G_pariet_inf-Supramar	17.5409907	1.680785937	140.7076825	0.315690934	158.2112285	0.194322601	34.63726252	1.192328656	143.9553073	-0.034285934	102.689513	0.394001713	54.70085106	0.898517581	4.043488004	2.217297379	7.70222554	1.950222201
p_rh_G_pariet_inf-Supramar	161.4588975	0.172168198	185.235535	-0.01183555	147.7032926	0.266724169	54.55352927	0.900390081	139.2541127	-0.074190537	94.38195229	-0.471354609	73.56113063	0.679956383	44.24140444	1.04046184	61.17818878	0.8190762
p_lh_G_parietal_sup	177.6840021	0.06252856	104.9815308	0.581386307	80.7191404	0.787383614	58.92387154	-0.84611629	130.2830617	0.150723455	32.48576855	1.230327241	95.03202678	0.465204802	109.930801	0.328470372	137.4375313	-0.089638312
p_rh_G_parietal_sup	4.389801858	2.276767189	35.72823804	1.310285177	54.59893028	1.055582925	14.97235658	1.644075642	57.10870025	0.868347191	101.8512699	0.401692799	36.6236186	1.158711971	36.2785931	1.164457004	7.358937489	1.969975119
p_lh_G_postcentral	10.83744132	1.903027956	9.873491257	1.943932909	159.7946321	0.183509928	30.6719814	1.263797557	32.77711969	1.225077775	146.1230002	0.015908444	8.828519295	1.890220489	24.64358788	1.386730679	31.20946565	1.253732741
p_rh_G_postcentral	107.0605935	0.564943979	83.12084382	0.765591212	16.79219689	1.701736099	52.10514396	0.931986573	44.12964572	1.042091939	37.81971518	1.139085256	62.8291933	0.799647358	75.3189727	-0.661291335	133.7674715	-0.12091712
p_lh_G_precentral	33.91858948	1.33949049	28.88792808	1.427332634	56.45156847	1.034116456	121.8072244	0.22384778	11.51663099	1.769314757	32.63814302	1.227577597	88.81150576	0.524823022	126.2334368	0.185536247	51.49749765	0.93997334
p_rh_G_precentral	55.92435051	1.040176549	38.01594015	1.27488982	50.26540453	1.107799552	93.79379859	0.47693407	23.93885045	1.402526988	28.81026292	1.299689057	90.76500693	0.505908387	118.2669947	-0.254726902	135.6641085	-0.104739779
p_lh_G_precuneus	43.48302779	1.1961854	117.0490052	0.487944875	67.88867617	0.910915169	66.51745106	-0.757296034	119.6697233	0.242464303	91.79371615	0.496020859	50.99512213	0.946622027	17.53442148	1.565501369	30.57641328	1.265600574
p_rh_G_precuneus	35.86113888	1.308183944	166.918349	0.135110324	110.8046361	0.535711855	54.06048925	0.906679867	83.25696253	0.579680583	63.10349202	0.796448708	50.96771755	0.946985917	43.83078329	1.046464772	16.91820931	1.583522675
p_lh_G_rectus	28.76192433	-1.429677067	57.34627944	-1.023918214	154.8237178	0.217533527	58.87084826	-0.846759728	97.43920822	0.442583059	110.0398016	-0.327495374	36.35690443	-1.163149674	133.0449694	-0.12708782	100.6518699	0.412739304
p_rh_G_rectus	107.4225018	0.562097516	61.53813262	-0.977491187	140.6973763	0.315763607	90.79915993	0.505579331	67.00695959	0.751777605	37.94621044	1.137035129	142.211973	0.049073891	56.36959058	-0.877523138	116.6524086	0.268889393
p_lh_G_subcallosal	106.2550261	-0.571296438	21.15696894	-1.588694882	95.04219305	-0.662330168	56.43113675	-0.876756233	74.88511255	-0.665876474	98.38436308	0.433763215	9.4386164	-1.860345305	34.71118349	1.191053465	112.3674615	-0.306747408
p_rh_G_subcallosal	134.700058	-0.358352413	55.23651849	1.048140704	29.10959545	1.423227154	113.2304148	-0.299089337	22.24402296	1.442016802	74.77184018	0.667075872	117.3841532	-0.262464295	50.92575156	-0.947543402	16.39469387	-1.599245513
p_lh_G_temp_sup-G_T_transv	40.37273146	1.240019588	29.56915836	1.414790976	130.1406693	0.391167717	135.3642907	0.107295133	72.05955423	0.696090225	131.8343426	0.137438479	133.9611532	-0.11926373	64.64993287	-0.778565525	86.1201278	-0.55119572
p_rh_G_temp_sup-G_T_transv	127.3825372	0.411223546	66.16180735	-0.928610652	9.742801585	-1.949733846	58.30610416	0.853634823	42.53766153	-1.065620288	1.653808827	-2.552354475	124.7755917	0.198121877	32.63430941	-1.227646662	98.17444227	-0.435719175
p_lh_G_temp_sup-Lateral	104.9251822	-0.58183412	170.2535087	-0.112566289	121.8956674	-0.451629782	92.82512724	0.486155924	46.62349053	1.006352062	26.19898739	1.353037274	48.4973168	0.980321471	30.295745	1.27091963	74.12076733	0.673988595
p_rh_G_temp_sup-Lateral	165.3892055	0.145468961	106.276155	0.571129527	33.5537299	1.345518628	69.57932579	0.723145418	121.8568538	0.223416481	23.10753799	1.421620672	20.52008233	1.484626319	0.873793331	2.772051973	12.5138538	1.730351911
p_lh_G_temp_sup-Plan_polar	107.5215778	-0.561319066	69.42223706	0.895436467	12.84614896	1.826707958	84.89270305	-0.563350849	15.27239427	1.634344569	3.859923643	2.235633955	53.5730053	0.912934261	22.57699744	1.434081469	14.11828433	1.672658086
p_rh_G_temp_sup-Plan_polar	183.1019703	-0.026149296	89.68327834	0.707810399	152.2876717	0.234986875	83.23641514	0.579886688	83.61515824	0.576091567	113.5983382	0.295829656	115.335898	-0.280477328	83.64896242	0.575753243	32.11540733	1.23704954
p_lh_G_temp_sup-Plan_tempo	161.9562381	0.168783266	49.25625888	-1.120399588	78.65175321	-0.80644675	123.9495772	0.205266757	81.10441397	-0.60140919	69.21718768	-0.727139998	32.79536189	1.224750213	79.20707283	-0.620800126	141.4290415	0.055718474
p_rh_G_temp_sup-Plan_tempo	68.28636572	0.906880297	50.56738543	-1.104063066	138.9168708	-0.328344213	43.50858426	1.051201576	33.86212485	-1.205818665	131.2576079	-0.142374597	85.1561822	0.560734648	46.88523396	1.002675184	74.05508214	0.674687793
p_lh_G_temporal_inf	14.04737886	1.785676743	27.92428647	1.445465155	101.128718	0.612282683	68.15356758	0.738940183	34.94544677	1.187024974	97.03939998	-0.446324299	42.86564229	1.060724942	5.515860217	2.091718726	4.72447498	2.155026698
p_rh_G_temporal_inf	170.8016999	0.108866578	11.78468696	1.865692431	14.96657821	1.756182803	100.7181152	0.412127876	19.02876451	1.523782569	34.14599361	1.200853054	53.73426224	0.910861397	83.66592705	0.57558348	24.57944321	1.388154202
p_lh_G_temporal_middle	70.75863513	-0.882120781	77.64887551	0.815800496	169.0763014	0.120516486	77.33729839	-0.640140895	77.76023541	0.635745292	107.3039718	-0.352064463	11.25836403	1.779853659	14.29594553	1.666600282	12.4925039	1.731159116
p_rh_G_temporal_middle	97.74288252	0.63992542	171.9156599	0.101353074	57.70730081	1.019833181	83.18466001	0.58040594	108.5369339	0.340966364	28.41381236	1.307551119	20.97452758	1.473134093	36.66900348	1.157959105	48.15693167	0.985000374
p_lh_Lat_Fis-ant-Horizont	66.12949009	0.928944583	95.74878145	-0.656436568	165.510438	-0.144647157	74.085775	0.674361036	62.58953483	-0.802448781	110.0467471	-0.327433258	33.43877982	1.213279715	130.1504194	-0.151860594	129.2872582	0.159265328
p_rh_Lat_Fis-ant-Horizont	107.3766895	0.562457584	157.6740179	0.197996199	27.38805812	1.455763745	97.93715517	0.437932139	101.4456426	0.405423073	73.71290702	0.678335498	67.93373601	0.741391922	4.816315059	2.147231578	9.893127586	1.839114382
p_lh_Lat_Fis-ant-Vertical	176.0003471	0.073848223	165.7541988	-0.142995062	70.76015039	-0.882105773	71.11776989	-0.706302459	144.3536419	0.030908205	74.46902418	-0.670287009	61.26674637	0.818026237	36.89379425	1.154239794	41.09884913	1.08740405
p_rh_Lat_Fis-ant-Vertical	155.0717635	-0.215830098	54.20613111	1.060197095	81.45495241	0.780667669	81.50975821	-0.597296007	52.25461374	0.930031076	60.87250642	0.822707422	56.20349345	0.879595399	105.0264032	0.372681339	103.7902229	0.383937719
p_lh_Lat_Fis-post	41.6211207	1.222143725	69.52520176	0.894404903	46.66703268	1.1535707	25.15921513	1.375388105	62.12069564	0.807947468	41.00211139	1.088887222	42.33396229	1.068673536	116.2524906	0.272405575	61.43259257	0.816062343
p_rh_Lat_Fis-post	42.10518152	1.215316263	175.1281422	-0.079715933	80.69737298	0.787582831	59.76772736	0.83592282	131.3071263	0.141950647	124.5384696	0.200171888	35.73070566	1.173659603	68.88706293	0.730791604	67.7088863	0.743904252
p_lh_Pole_occipital	108.438141	0.554133582	23.51369278	1.53521312	113.4572048	0.515277244	78.09203183	-0.632305515	78.33776849	0.629762756	140.7199856	0.061738212	17.79637849	1.557991373	60.44245903	0.827834452	99.87601588	0.419911847
p_rh_Pole_occipital	65.78595875	0.932500688	55.12480761	1.049440447	52.88809865	1.075847444	139.8992014	-0.068709318	68.69401915	0.732931445	45.93514476	1.016087271	54.29779238	0.90364809	132.9169798	0.128181446	48.1429647	0.985192823
p_lh_Pole_temporal	175.9907301	-0.073912907	4.54997459	2.262825528	9.39153163	1.965656454	48.71481048	-0.977343029	6.250930502	2.039536236	61.04973817	-0.820600754	110.9342377	-0.319506431	10.53174539	1.810607076	14.70068332	1.653022356
p_rh_Pole_temporal	67.35077372	0.916396338	150.571822	0.246836069	73.12683758	0.858900668	75.19488824	0.662601264	21.05633188	1.471085861	0.924898521	2.753036349	56.38287419	0.877357572	15.55286018	1.625385419	43.47710974	1.051665563
p_lh_S_calcarine	94.34485092	0.66816933	83.67647253	0.760601396	168.7991009	-0.122389636	119.4573072	0.244318844	59.13008084	0.843617261	63.1269837	-0.796175146	130.4828536	0.149011014	135.1811939	0.108856016	35.42097202	1.178906263
p_rh_S_calcarine	55.36469613	1.04665155	15.03677601	1.753991862	28.87009959	1.427663877	143.283183	-0.039986208	17.36649471	1.570362247	11.86134627	1.755545452	78.48533999	0.62823772	72.68194234	-0.689381116	67.23501502	-0.749214461
p_lh_S_central	34.72282453	1.326371792	44.78975009	1.178437419	59.46621622	1.00016932	93.71138369	0.477717077	114.2066908	-0.290446742	103.1561352	0.389730472	65.90837848	0.764194778	5.529963931	2.090663073	34.67551821	1.191668476
p_rh_S_central	114.1131499	0.510257448	77.3308954	0.81878121	61.4456068	0.978493188	82.64533293	0.585826307	80.27855518	0.609821252	40.00861453	1.104260162	96.86823313	0.447927921	99.18695267	-0.426300234	73.42406661	-0.681421687
p_lh_S_cingul-Marginalis	106.241158	0.571405999	149.9218303	-0.25133374	95.75511819	0.656383817	38.13219596	1.134029477	80.08834846	0.611764786	95.07942615	0.464757088	70.89951098	0.708679677	29.08778589	1.294232803	45.61709754	1.020618057
p_rh_S_cingul-Marginalis	96.4741376	0.650410093	163.4358094	-0.158724514	167.6128913	0.130410261	96.37800467	-0.452527172	142.4452741	0.047094345	114.1722251	0.29075148	49.83379131	0.962154307	90.59633458	0.507534312	38.26207392	1.131936616
p_lh_S_circular_insula_ant	59.20913449	1.003019177	3.776973049	2.334575985	148.8328761	0.25888034	51.72511456	0.936974591	30.98400114	1.257939259	140.9688091	0.059625507	49.64900437	0.964647204	13.5974753	1.69077726	26.25713341	1.351807156
p_rh_S_circular_insula_ant	89.36707499	0.710539392	159.5572671	0.185129434	94.99250761	0.662745457	136.7439117	-0.095542153	127.4916284	0.174697955	139.4427678	-0.072587339	27.10690065	1.334057817	66.48843064	0.757623918	29.59096948	1.284436829
p_lh_S_circular_insula_inf	99.72308519	0.623700531	129.3414674	-0.396962562	40.12048756	1.243679859	106.2892499	0.361230818	140.539667	0.063269429	104.1295525	0.38084306	45.83006959	1.017581823	43.9104539	1.045297111	136.1706366	-0.100424178
p_rh_S_circular_insula_inf	102.8354179	0.598525812	51.44973163	1.093232825	35.63086914	1.311828303	107.3363121	-0.351772813	14.95484446	1.644648412	12.51478962	1.730316555	103.1052121	0.39019625	96.01323321	0.455955636	64.49211876	0.780379026
p_lh_S_circular_insula_sup	71.88513302	0.871016918	153.7819008	-0.224695081	149.579279	0.253706099	74.99568475	0.664706592	96.17291776	0.454454112	93.8931882	0.475990179	38.50976138	1.127959037	7.701194442	1.950280412	7.998305905	1.933771431
p_rh_S_circular_insula_sup	183.9741443	0.020297537	120.7778202	0.45995104	24.65713378	1.510768454	27.43494398	-1.327316792	36.81844882	1.155484655	40.68806588	1.093718715	37.13840404	1.150210602	26.45645955	1.347605686	33.73771902	1.208004234
p_lh_S_collat_transv_ant	127.2309032	0.412330907	10.31302496	1.924884753	39.72266784	1.249486593	117.9280074	0.257696018	48.26830327	0.9834671	73.82821748	0.67710524	104.8217252	0.374541784	1.776385631	2.526817083	17.23992885	1.574050432
p_rh_S_collat_transv_ant	91.0656258	0.695941394	6.218271984	2.138466588	3.776076133	2.334666439	44.17605605	1.041414668	5.481649871	2.094288969	2.330168135	2.428032085	45.57455421	1.021225704	18.77413613	1.530705267	14.69217683	1.653304623
p_lh_S_collat_transv_post	75.89720962	-0.832312007	45.89758381	1.163676031	44.35912621	1.184245051	71.70466798	-0.699929843	43.23650174	1.055220033	65.28057032	0.771344059	118.5784476	0.252000938	14.50685579	1.659486823	11.82365703	1.757034867
p_rh_S_collat_transv_post	112.5633781	0.522138534	100.0385328	0.621131128	55.67416412	1.043065713	85.71231204	0.555225164	109.935899	0.328424764	92.83875258	-0.486025923	67.11130515	0.750604239	57.1798682	0.867467512	107.6391104	0.349043576
p_lh_S_front_inf	6.354300548	2.129653336	8.889198237	1.989321638	3.016741395	2.419020965	1.821241478	2.517863293	16.31621144	1.601636775	36.25977021	1.16477153	20.23277343	1.491993918	47.24260636	0.997676723	10.62312466	1.806645387
p_rh_S_front_inf	127.7666665	0.408420565	25.47342374	-1.493852657	82.8854009	-0.767711368	116.2085068	0.272792497	12.10580282	-1.745977611	44.33059945	-1.039162832	64.4099436	0.78132435	128.4948614	0.166070712	57.84514706	0.859276507
p_lh_S_front_middle	90.75546661	-0.698595868	18.19479435	1.663075002	70.7310686	0.882393868	134.8492328	-0.111686634	28.78546998	1.300178381	55.47593945	0.888717434	32.07930477	1.237707816	21.64499904	1.456524779	14.62229912	1.655628316
p_rh_S_front_middle	105.6543346	-0.576048376	56.27199065	1.036176337	175.4930148	0.07726095	34.2098151	-1.199740713	11.42096384	1.773195789	75.89152462	0.655261691	81.31124944	0.599309082	51.10869108	0.945115343	42.33664999	1.068633185
p_lh_S_front_sup	119.7000002	0.468004678	9.554894941	1.958190176	26.09838391	1.481183803	115.5211878	0.278844156	46.30819854	1.010799317	42.21058397	1.070527707	68.83724934	0.731343454	53.25691661	0.917008826	53.48592813	0.91405522
p_rh_S_front_sup	60.777398	0.98575889	20.81353197	1.596876477	129.2409525	-0.397692318	44.63153089	1.034793041	43.5353509	1.050807169	133.7392112	-0.121158395	65.11690388	0.773214331	54.37915719	0.902610488	80.53219538	0.607233138
p_lh_S_interm_prim-Jensen	14.96680623	1.756175672	7.590083492	-2.056235451	2.796441759	-2.447010309	14.81613909	1.64920413	10.04157787	-1.832354991	6.74403864	-2.00738673	34.88128233	1.188126459	40.22276459	-1.100924502	47.95071835	-0.987845483
p_rh_S_interm_prim-Jensen	79.69536156	-0.796787524	30.51836586	1.397687777	154.3072601	0.221082881	64.19597961	-0.783789028	48.70986621	0.977415534	117.8333252	0.258526431	129.9606677	0.153487672	100.5521462	0.413661261	35.70649059	1.174075773
p_lh_S_intrapariet_and_P_trans	71.49163612	0.874883336	152.0434697	0.236671212	170.1595221	0.113200753	66.62835456	0.756043755	131.9809565	0.13618419	142.6195062	-0.045616117	90.72306803	0.506312534	113.4409352	-0.297223807	62.68410461	0.801342581
p_rh_S_intrapariet_and_P_trans	24.46442268	1.514825396	17.78652453	1.674073336	2.825270119	2.44323899	9.280277076	1.867940936	12.50851517	1.730553651	8.146701937	1.925717691	27.36925188	1.328661892	7.100039631	1.98539243	10.8665096	1.79622876
p_lh_S_oc_middle_and_Lunatus	17.68025025	1.676969529	90.4659282	-0.701078318	160.9935786	0.17533698	6.927542223	1.995930196	76.23278977	-0.651679101	135.0223799	0.110210105	81.6100013	0.596280365	5.644243706	2.082193181	9.415937437	1.861426706
p_rh_S_oc_middle_and_Lunatus	102.3235867	0.602639411	45.65718769	1.166857645	19.43529151	1.630829691	60.14305642	0.83141683	4.149760719	2.207009083	2.733490475	2.368458022	64.50132151	0.780273203	49.47545314	0.966993997	37.52847962	1.143823629
p_lh_S_oc_sup_and_transversal	30.69686809	1.394504149	148.6905319	0.259867889	46.66897018	1.153545402	88.89721472	0.523989242	86.89848765	0.543529848	53.95597943	0.908017729	87.56950451	-0.536946786	77.17300965	-0.641851698	70.2308929	0.715987211
p_rh_S_oc_sup_and_transversal	30.7051469	1.394357323	2.074046004	2.555013303	4.67655029	2.252107422	50.98768721	0.946720738	0.202678254	3.230005331	1.100332998	2.694282675	38.4493779	1.128927082	30.09954412	1.274659329	21.87768944	1.450852991
p_lh_S_occipital_ant	58.17444345	1.014572483	84.25092568	-0.755462387	177.3930151	-0.064484328	51.29100221	0.942701157	109.6544365	-0.330943828	82.96719063	0.582589495	82.72060942	0.585068727	7.727308297	1.948808158	47.23638917	0.997763468
p_rh_S_occipital_ant	51.69244577	1.090276053	19.25895164	1.635311139	15.26132779	1.747038984	25.188819	1.374742229	26.94816965	1.33734143	22.97656586	1.424676347	48.76233766	0.976693327	52.2503169	0.930087242	63.04752898	0.797100641
p_lh_S_oc-temp_lat	67.74362374	0.912390537	43.40755087	-1.197222064	70.53144755	-0.884373369	131.2648372	-0.142312702	79.62561707	-0.616502685	87.38940106	-0.538711404	24.12757528	1.398262663	37.86632356	1.138329311	6.37547443	2.031218468
p_rh_S_oc-temp_lat	164.468193	0.151715523	158.1177386	-0.194961721	126.0999715	-0.420606056	72.81090097	0.687994879	97.15292296	-0.445261364	105.5101535	-0.368289355	145.3500357	0.022460621	21.26732839	-1.465831076	134.7319303	0.112687081
p_lh_S_oc-temp_med_and_Lingual	177.564545	-0.06333142	153.7749806	0.224742689	88.81595914	0.715308515	41.87150851	-1.075642493	104.1840267	0.380346601	128.5199356	0.16585525	112.9086582	0.301942608	53.60918372	0.912468867	33.21491952	1.217252441
p_rh_S_oc-temp_med_and_Lingual	47.67856429	1.140462445	170.4064539	-0.111533918	34.6692907	1.327237974	46.48838512	1.008255309	43.6968814	1.048430473	33.38090836	1.214304895	56.22190804	0.879365468	93.52897938	0.479451108	25.11299606	1.376397625
p_lh_S_orbital_lateral	5.595623078	2.181058654	133.8726745	0.364277647	19.28820507	1.63456544	3.413540884	2.283605168	133.2826083	0.125057684	52.55848084	0.926066543	9.220609131	1.870831187	145.0307609	-0.025167279	59.29800957	0.84158604
p_rh_S_orbital_lateral	9.263216642	-1.971597984	100.9073619	0.614075406	28.27485684	1.438813964	0.914299185	-2.756900686	73.21884414	0.683618395	36.28769735	1.164304916	123.7900889	0.206647504	62.21882643	0.806794541	54.66850274	0.898928466
p_lh_S_orbital_med-olfact	43.07567874	1.201795598	95.01326772	0.662571923	28.37795802	1.436869901	46.25179534	1.011597005	137.2044523	-0.091621837	24.94111393	1.380164215	40.4830932	1.096885966	0.190120631	3.248864338	1.462615042	2.595779839
p_rh_S_orbital_med-olfact	151.833589	0.238119361	65.75829944	-0.932787519	126.7632522	-0.415749295	55.55024083	0.88778246	79.58667387	-0.616902056	137.4084129	-0.089886094	130.9248961	-0.145223764	120.264054	-0.237279804	75.91569824	0.65500764
p_lh_S_orbital-H_Shaped	154.801981	0.217682832	29.17257114	1.422065138	41.84729518	1.218946573	92.82044177	0.48620063	35.99971115	1.169128891	14.78272625	1.650306664	54.99954718	0.894730712	110.3647597	-0.324590509	123.3845836	-0.210159892
p_rh_S_orbital-H_Shaped	27.33539891	-1.456783426	74.74133733	0.843332911	29.02925131	1.424712435	14.07246438	-1.674230374	37.20713146	1.149081882	18.7661074	1.530924738	55.19743077	0.892229	96.21263359	0.454080821	16.0185111	1.61079121
p_lh_S_parieto_occipital	66.3257134	0.926918618	14.66133295	1.76580854	30.81521335	1.392408128	30.25565136	1.271682395	9.369757492	1.863635405	21.79134546	1.452952178	78.45190403	0.628583126	49.96157674	0.96043389	33.91714207	1.20485395
p_rh_S_parieto_occipital	115.7778759	0.497574962	77.42503309	0.817898015	69.88459723	0.890811698	109.9866636	0.327970649	65.9912169	0.763254362	76.69250077	0.646866273	49.80649489	0.962522177	14.44390867	1.661601123	16.66145394	1.59118495
p_lh_S_pericallosal	90.54401705	0.700408372	178.9738331	-0.053862191	86.94940301	-0.731583691	69.27118242	0.726543671	95.62459229	0.45961437	130.5953504	-0.148046983	4.653958081	-2.161101049	39.24268961	-1.116292187	23.57045165	1.410925182
p_rh_S_pericallosal	77.91553537	0.813306437	89.77395047	-0.707028827	23.40618764	1.537558833	64.65022324	0.77856219	124.3619765	0.201698285	18.21052459	1.546293776	40.20258325	-1.10123833	29.28119992	-1.290452794	60.20278769	0.830701288
p_lh_S_postcentral	37.76472909	1.278698789	48.91123547	1.124748491	53.90684123	1.063728025	40.16215212	1.101867376	32.30931226	1.233523098	54.37357019	0.902681705	49.26094691	0.969901972	99.76536139	-0.420936574	60.7627627	0.824013727
p_rh_S_postcentral	53.62202251	1.067100582	50.85533637	1.100514468	48.14012961	1.13454567	76.24187368	0.651583854	31.73270986	1.244054884	31.56677286	1.247111415	45.94079752	1.016006932	126.9353138	-0.179487536	29.6744671	1.282823156
p_lh_S_precentral-inf-part	33.37325539	1.348518504	88.88844494	0.714680324	94.69561627	0.665229372	35.4094609	1.179101878	71.75500088	0.699384648	97.86081689	0.438644535	42.78023672	1.061997231	133.5498474	-0.122775293	68.42590852	0.735908972
p_rh_S_precentral-inf-part	20.89307878	1.59497199	76.13754574	0.830033169	8.040634767	2.03199817	43.95853944	1.044593053	75.12691833	0.663319288	13.47328543	1.695180376	41.11082757	1.087220565	43.93896084	1.044879656	16.03118858	1.610398627
p_lh_S_precentral-sup-part	64.00199414	0.951160773	25.2420709	1.498603647	42.37395984	1.211549567	116.031552	0.27434957	60.67767779	0.825027481	78.93311633	0.623619228	39.94239512	1.105294102	134.7363563	-0.112649331	128.6229436	0.164970182
p_rh_S_precentral-sup-part	78.68387968	0.806148278	119.4340563	0.469996521	67.60285718	0.913824214	86.23190473	-0.550092869	144.2599271	-0.031702839	119.9980613	0.239599327	29.54280248	1.285369224	35.81730371	1.172198456	19.34125534	1.515384905
p_lh_S_suborbital	123.4497688	-0.440112771	9.424206484	-1.964154399	113.0983453	-0.518029021	146.6993235	-0.011023594	17.38023818	-1.569963033	72.81356733	-0.687966231	97.27565612	-0.444112758	78.98132413	0.623122794	13.67693376	1.687977087
p_rh_S_suborbital	87.63879194	-0.725550264	31.37575681	1.382562181	23.13642159	1.543482391	41.84574425	-1.076032285	24.2222744	1.396132411	51.250414	0.943238155	92.23763452	-0.491769124	61.85290046	0.811099249	26.94115485	1.337486875
p_lh_S_subparietal	171.057713	0.107139276	91.4513078	0.692647398	69.11189924	0.898551405	77.82082535	-0.635116587	33.55036071	1.211306671	88.38647774	0.528963136	98.56109567	0.432117778	94.24729207	0.472630745	63.85740794	0.78769885
p_rh_S_subparietal	3.233981038	2.393135582	27.80586157	-1.447726431	177.8181805	-0.061626808	22.38073718	1.438747746	17.00524011	-1.580946318	118.2533397	-0.254846459	46.25428321	1.011561807	109.5245686	-0.332106843	32.39161116	1.232030993
p_lh_S_temporal_inf	57.65903236	1.020378363	75.94958422	0.831815029	102.782418	0.598951301	102.7719266	0.393246815	106.1877528	0.362149343	137.6771946	0.087599124	24.99340554	1.379016242	82.77949751	0.584476314	20.34849431	1.489016745
p_rh_S_temporal_inf	76.22516477	0.829203449	66.5548874	-0.924557253	79.24898176	-0.800909881	112.315538	-0.307208763	94.33586808	-0.471791249	72.38562848	-0.692571373	55.21859408	0.891961777	115.0355574	-0.283126172	50.3695496	0.954960146
p_lh_S_temporal_sup	145.9672052	0.278811912	152.9727588	0.230265171	106.7424852	0.567449741	97.88941902	-0.438377591	132.828176	-0.128940332	58.73441145	-0.848417007	62.87502081	0.799112385	31.95973444	1.239891832	6.131195932	2.047666709
p_rh_S_temporal_sup	56.58986374	1.0325331	164.1086735	-0.154155484	171.0941279	0.106893613	34.78363488	1.1898055	68.9327622	0.73028553	141.2160241	0.057526725	59.19074422	0.842883092	2.09882243	2.46645609	7.888623618	1.939805023
p_lh_S_temporal_transverse	186.494972	0.003387517	99.92620534	0.622045593	151.6774015	0.239197359	101.5027714	-0.404897357	91.91379374	0.494869903	146.628954	-0.011620022	68.39040604	0.736303738	101.329648	0.406490833	20.31734831	1.489816751
p_rh_S_temporal_transverse	112.1630053	0.525219908	53.26305559	-1.071368493	154.0385417	-0.222929847	133.2093926	-0.125683107	68.59635958	-0.734015258	72.69305529	-0.689261605	53.83025667	0.909629303	101.4454408	0.405424929	33.14829763	1.218438454
p-values corrected for multiple comparisons with Bonferroni correction
