## Supplementary material for "The impact of FreeSurfer versions on structural neuroimaging analyses of Parkinson’s disease": Table S1: Table_S6.csv

Table S6
Sørensen–Dice coefficients across the sample
	7 vs 6	7 vs 6	7 vs 5	7 vs 5	6 vs 5	6 vs 5
	mean	sd	mean	sd	mean	sd
Left-Thalamus	0.939925927	0.024076383	0.879314849	0.050925249	0.879699428	0.046679532
Left-Caudate	0.933732148	0.01823347	0.87791903	0.044142939	0.881784287	0.04302092
Left-Putamen	0.92869947	0.021257322	0.812114239	0.047357756	0.824265906	0.043910454
Left-Pallidum	0.897180827	0.043628539	0.641210278	0.164937682	0.644906716	0.171729716
3rd-Ventricle	0.94159882	0.025632165	0.883679107	0.04063759	0.887012659	0.030040044
4th-Ventricle	0.921286752	0.020469667	0.844390979	0.03827932	0.843648295	0.036749333
Brain-Stem	0.961225984	0.009215732	0.932651981	0.013567416	0.932790087	0.013957055
Left-Hippocampus	0.919603603	0.031566435	0.865615461	0.036277758	0.867600093	0.046953635
Left-Amygdala	0.887970476	0.031734364	0.81113077	0.046346503	0.801696244	0.05282577
Left-Cerebral-White-Matter	0.968573533	0.021749001	0.957818688	0.017865428	0.959203773	0.022591346
CSF	0.876508703	0.050672056	0.781410584	0.056542206	0.788827902	0.051982034
CC_Posterior	0.884615688	0.138073686	0.774801824	0.161225603	0.75607312	0.165388999
CC_Mid_Posterior	0.868619161	0.142080204	0.700595294	0.143201011	0.677030525	0.15248002
CC_Central	0.873918044	0.11560526	0.724228847	0.147760226	0.708725523	0.14903293
CC_Mid_Anterior	0.885141952	0.100552439	0.736626424	0.143292605	0.72161894	0.1435423
CC_Anterior	0.906362862	0.07588879	0.765116182	0.134762108	0.751959354	0.133909262
Left-Accumbens-area	0.838460185	0.052208918	0.714315272	0.066344069	0.726847453	0.063265763
Left-VentralDC	0.90531386	0.025612343	0.838274596	0.045843118	0.839854023	0.046398405
Left-Cerebral-Cortex	0.67208739	0.435825775	0.876651069	0.036854369	0.623081126	0.404562843
Left-vessel	0.653318888	0.167479192	0.417047828	0.148262435	0.406615423	0.159892145
Left-choroid-plexus	0.710570142	0.072597002	0.485680011	0.074459187	0.484695672	0.075515607
Left-Lateral-Ventricle	0.964145959	0.017538419	0.926356984	0.034527759	0.929126815	0.031654546
Right-Cerebral-White-Matter	0.969198118	0.019251839	0.960202584	0.01526321	0.961404803	0.022229117
Right-Cerebral-Cortex	0.487528565	0.477646867	0.875613164	0.041758629	0.451246376	0.442649262
Right-Lateral-Ventricle	0.960835985	0.018904905	0.923664833	0.036632073	0.926921227	0.033937347
Right-Inf-Lat-Vent	0.839213249	0.069082485	0.733705449	0.112390363	0.749507474	0.111874783
Right-Cerebellum-White-Matter	0.914099526	0.030906191	0.848994925	0.031780619	0.858014851	0.027891827
Right-Cerebellum-Cortex	0.947975746	0.013247616	0.888848872	0.017492394	0.892092434	0.019677218
Right-Thalamus	0.936284509	0.022054493	0.896774481	0.03249372	0.910894797	0.022493714
Left-Inf-Lat-Vent	0.813916559	0.075877323	0.71964436	0.101625157	0.729533367	0.104390236
Right-Caudate	0.92731181	0.02518663	0.876193018	0.049497627	0.880565412	0.0505085
Right-Putamen	0.930723911	0.024323334	0.860890335	0.036368913	0.863292534	0.03861972
Right-Pallidum	0.887986017	0.04808322	0.742779099	0.099690806	0.747425233	0.108121498
Right-Hippocampus	0.92854947	0.014737475	0.877722363	0.027055799	0.879879724	0.025950734
Right-Amygdala	0.909077854	0.023594136	0.821875505	0.041271787	0.819357167	0.04785445
Right-Accumbens-area	0.850453964	0.054184783	0.680223389	0.058771157	0.668706523	0.056276615
Right-VentralDC	0.907133799	0.021167141	0.848691531	0.035595049	0.857589337	0.027605065
Right-vessel	0.571746166	0.219047657	0.323056628	0.194750127	0.347534838	0.173849758
Right-choroid-plexus	0.725847112	0.072503315	0.481155876	0.069836343	0.473315693	0.072859444
Left-Cerebellum-White-Matter	0.915245535	0.023112309	0.858414252	0.024786698	0.861229091	0.024029791
WM-hypointensities	0.635811738	0.107181212	0.49365336	0.118023367	0.512783212	0.110448042
Left-Cerebellum-Cortex	0.946384706	0.011312358	0.885665764	0.017369065	0.886514764	0.018354538
non-WM-hypointensities	0.053977273	0.215203741	0.000732601	0.013002373	0.001220459	0.015372261
Optic-Chiasm	0.738235734	0.084248689	0.661278286	0.071665904	0.635231876	0.092864777
ctx_lh_G_and_S_frontomargin	0.852665576	0.087518596	0.756476204	0.108572461	0.756717705	0.113452864
ctx_lh_G_and_S_occipital_inf	0.869553044	0.073806049	0.761138562	0.089162178	0.772026594	0.079366172
ctx_lh_G_and_S_paracentral	0.864317256	0.113608712	0.805621728	0.102020141	0.818885206	0.09658893
ctx_lh_G_and_S_subcentral	0.885226764	0.085742069	0.831753447	0.072142254	0.835505416	0.072486625
ctx_lh_G_and_S_transv_frontopol	0.828835324	0.103236295	0.743485765	0.124472049	0.756289436	0.130359369
ctx_lh_G_and_S_cingul-Ant	0.871177711	0.052879635	0.807420413	0.062398742	0.818949331	0.077282538
ctx_lh_G_and_S_cingul-Mid-Ant	0.855775178	0.076473608	0.782516442	0.092180371	0.788976126	0.08519426
ctx_lh_G_and_S_cingul-Mid-Post	0.882312121	0.086192575	0.823086743	0.082633042	0.820558416	0.081878267
ctx_lh_G_cingul-Post-dorsal	0.846747627	0.094136283	0.763194208	0.082993273	0.76810947	0.084498582
ctx_lh_G_cingul-Post-ventral	0.796491355	0.095019469	0.588660293	0.102709957	0.597198396	0.102366487
ctx_lh_G_cuneus	0.851741454	0.08341346	0.751052388	0.077588103	0.763852915	0.07981716
ctx_lh_G_front_inf-Opercular	0.883623791	0.09363679	0.837959495	0.090607371	0.838065846	0.084920294
ctx_lh_G_front_inf-Orbital	0.815621065	0.098778824	0.666815868	0.126160981	0.67323604	0.129343453
ctx_lh_G_front_inf-Triangul	0.873488835	0.098023176	0.808636482	0.098319337	0.807746493	0.100537774
ctx_lh_G_front_middle	0.871324304	0.080194928	0.809168493	0.083767242	0.812521007	0.088282904
ctx_lh_G_front_sup	0.905336332	0.064986447	0.871840156	0.06200339	0.872547914	0.077604785
ctx_lh_G_Ins_lg_and_S_cent_ins	0.782397661	0.089174818	0.709814043	0.067443463	0.717591815	0.087382731
ctx_lh_G_insular_short	0.839587616	0.081370571	0.810483325	0.062453473	0.806337034	0.087235403
ctx_lh_G_occipital_middle	0.867402332	0.080861812	0.779867469	0.086246339	0.785893536	0.079941015
ctx_lh_G_occipital_sup	0.875514272	0.0866918	0.767409316	0.088670639	0.767822071	0.090148041
ctx_lh_G_oc-temp_lat-fusifor	0.879095714	0.070089287	0.800104701	0.08537418	0.80594171	0.081713404
ctx_lh_G_oc-temp_med-Lingual	0.863343819	0.067277685	0.79892597	0.072756623	0.807089545	0.064314558
ctx_lh_G_oc-temp_med-Parahip	0.839463193	0.080473895	0.79030197	0.064307451	0.788659876	0.075812921
ctx_lh_G_orbital	0.8577831	0.077056175	0.797089654	0.081877572	0.794164136	0.088760554
ctx_lh_G_pariet_inf-Angular	0.877837295	0.082969094	0.807063006	0.089317917	0.808356302	0.083896683
ctx_lh_G_pariet_inf-Supramar	0.889289128	0.088957578	0.842214318	0.083001143	0.842531178	0.084021166
ctx_lh_G_parietal_sup	0.884591129	0.088233648	0.79935981	0.078219839	0.79968478	0.07310571
ctx_lh_G_postcentral	0.875553403	0.135296319	0.852264093	0.119529672	0.851716745	0.111539859
ctx_lh_G_precentral	0.872752786	0.128096664	0.843918338	0.11907717	0.847315658	0.105417022
ctx_lh_G_precuneus	0.882824604	0.083988041	0.808393851	0.073418026	0.810981213	0.077083105
ctx_lh_G_rectus	0.820660164	0.076043222	0.766901611	0.074676832	0.770528071	0.090805171
ctx_lh_G_subcallosal	0.670791282	0.106766604	0.532646575	0.114428326	0.506794515	0.127327085
ctx_lh_G_temp_sup-G_T_transv	0.865558342	0.100859817	0.828897289	0.082767353	0.825544135	0.102153704
ctx_lh_G_temp_sup-Lateral	0.87424423	0.096207637	0.827528791	0.088066115	0.827136143	0.099144105
ctx_lh_G_temp_sup-Plan_polar	0.787844479	0.113281873	0.688279058	0.113740842	0.680139398	0.11914595
ctx_lh_G_temp_sup-Plan_tempo	0.871498752	0.086801207	0.793350686	0.091165845	0.798302226	0.097445712
ctx_lh_G_temporal_inf	0.854730091	0.075223709	0.795344791	0.084045761	0.801322665	0.083627697
ctx_lh_G_temporal_middle	0.87877127	0.0803336	0.828191066	0.082900274	0.831942979	0.082691432
ctx_lh_Lat_Fis-ant-Horizont	0.796061526	0.10548367	0.716557648	0.119130755	0.713466288	0.123917493
ctx_lh_Lat_Fis-ant-Vertical	0.771217969	0.122353063	0.660219088	0.140124115	0.65747708	0.136961694
ctx_lh_Lat_Fis-post	0.880768628	0.08217103	0.832305887	0.0626838	0.837390881	0.071431504
ctx_lh_Pole_occipital	0.866637796	0.081784652	0.782575345	0.083163687	0.788414399	0.082732389
ctx_lh_Pole_temporal	0.820267624	0.133358366	0.747611148	0.144284412	0.751925549	0.132994728
ctx_lh_S_calcarine	0.863865505	0.08816322	0.812577771	0.091438316	0.820119834	0.082879687
ctx_lh_S_central	0.876386285	0.134356066	0.8569271	0.116213661	0.864929326	0.110031712
ctx_lh_S_cingul-Marginalis	0.886398176	0.103956929	0.823509282	0.118670518	0.830726511	0.111935169
ctx_lh_S_circular_insula_ant	0.832741429	0.080649232	0.799162266	0.077460595	0.793763944	0.096150769
ctx_lh_S_circular_insula_inf	0.850450924	0.080697001	0.820041158	0.048345617	0.81566295	0.07812599
ctx_lh_S_circular_insula_sup	0.856925825	0.074660917	0.809788898	0.052364983	0.809376617	0.069939855
ctx_lh_S_collat_transv_ant	0.816391331	0.091204756	0.73510727	0.097991919	0.736152498	0.104478978
ctx_lh_S_collat_transv_post	0.796591701	0.082588796	0.603014284	0.153679692	0.605974391	0.149712065
ctx_lh_S_front_inf	0.866268767	0.086589627	0.780701241	0.090351103	0.781467226	0.092001704
ctx_lh_S_front_middle	0.81492674	0.101044795	0.696321126	0.110752905	0.709044198	0.109077207
ctx_lh_S_front_sup	0.863643254	0.086551819	0.802019504	0.088249502	0.802265613	0.094227084
ctx_lh_S_interm_prim-Jensen	0.738833383	0.177423959	0.549742553	0.251352871	0.542996291	0.259002888
ctx_lh_S_intrapariet_and_P_trans	0.87628309	0.093330215	0.769918582	0.080020701	0.772668659	0.081680125
ctx_lh_S_oc_middle_and_Lunatus	0.850751905	0.086725928	0.759177274	0.107576993	0.766851661	0.103540466
ctx_lh_S_oc_sup_and_transversal	0.885807384	0.09448487	0.796597973	0.100982061	0.80471347	0.103773742
ctx_lh_S_occipital_ant	0.783216259	0.101004171	0.607094474	0.117637458	0.615860195	0.114572293
ctx_lh_S_oc-temp_lat	0.809040809	0.091395882	0.705478391	0.118112639	0.711786724	0.120517424
ctx_lh_S_oc-temp_med_and_Lingual	0.865710497	0.067165343	0.808403632	0.064149649	0.811051634	0.068700243
ctx_lh_S_orbital_lateral	0.760574876	0.118613957	0.675445838	0.14121376	0.682955498	0.146488624
ctx_lh_S_orbital_med-olfact	0.783265941	0.073877025	0.723389436	0.06748889	0.715118744	0.082348241
ctx_lh_S_orbital-H_Shaped	0.888396238	0.062980376	0.839144867	0.087756649	0.834320586	0.089083413
ctx_lh_S_parieto_occipital	0.902564589	0.101107292	0.867543355	0.090825355	0.867284183	0.107813011
ctx_lh_S_pericallosal	0.694198358	0.071598382	0.591480554	0.078392638	0.632106781	0.081530886
ctx_lh_S_postcentral	0.881225467	0.135144556	0.825855236	0.112604	0.822767703	0.113789948
ctx_lh_S_precentral-inf-part	0.885525804	0.11339774	0.820458837	0.107984523	0.822432464	0.108698647
ctx_lh_S_precentral-sup-part	0.855816026	0.129499461	0.793988437	0.1263579	0.802552767	0.109510549
ctx_lh_S_suborbital	0.748579722	0.077487271	0.639046891	0.097612093	0.655059932	0.103989343
ctx_lh_S_subparietal	0.860274072	0.096758018	0.769112317	0.087558074	0.769523756	0.098861947
ctx_lh_S_temporal_inf	0.757890889	0.096003459	0.601691494	0.08967508	0.606119763	0.086913001
ctx_lh_S_temporal_sup	0.895492679	0.07704639	0.846150892	0.076843312	0.846423197	0.079516131
ctx_lh_S_temporal_transverse	0.808246829	0.108334712	0.723186271	0.114968831	0.721743094	0.123682239
ctx_rh_G_and_S_frontomargin	0.811386863	0.090915555	0.726264836	0.12391611	0.729315754	0.136710751
ctx_rh_G_and_S_occipital_inf	0.865613397	0.065135403	0.71004251	0.092979361	0.71784947	0.09604214
ctx_rh_G_and_S_paracentral	0.851386556	0.1640882	0.79056162	0.140140423	0.804811521	0.136573771
ctx_rh_G_and_S_subcentral	0.877287719	0.122365514	0.806048797	0.121120446	0.817199755	0.110271887
ctx_rh_G_and_S_transv_frontopol	0.824997973	0.097591899	0.727795629	0.117727636	0.743160988	0.142232314
ctx_rh_G_and_S_cingul-Ant	0.875332161	0.057180861	0.814317158	0.069468368	0.822746444	0.092497841
ctx_rh_G_and_S_cingul-Mid-Ant	0.864594705	0.083108796	0.795107117	0.092291145	0.804216596	0.104495343
ctx_rh_G_and_S_cingul-Mid-Post	0.863635009	0.117731143	0.80263391	0.105087642	0.800833065	0.115214035
ctx_rh_G_cingul-Post-dorsal	0.829844825	0.095947618	0.756057317	0.09636778	0.755243852	0.109745329
ctx_rh_G_cingul-Post-ventral	0.825581461	0.078106267	0.734277116	0.09610457	0.737163724	0.105590791
ctx_rh_G_cuneus	0.856048672	0.07625584	0.752158423	0.108681651	0.76535045	0.12355708
ctx_rh_G_front_inf-Opercular	0.877827413	0.097966917	0.802837157	0.104074485	0.800549582	0.114809659
ctx_rh_G_front_inf-Orbital	0.78698065	0.106106913	0.675343956	0.138361661	0.684443691	0.145147147
ctx_rh_G_front_inf-Triangul	0.851523667	0.090346447	0.748804108	0.105575342	0.742741746	0.119220545
ctx_rh_G_front_middle	0.83883775	0.083765169	0.772332578	0.092528296	0.775953729	0.10427305
ctx_rh_G_front_sup	0.891651529	0.066429478	0.852441744	0.065804099	0.853750538	0.083550979
ctx_rh_G_Ins_lg_and_S_cent_ins	0.821453525	0.070108153	0.759570951	0.078520581	0.748905488	0.094432441
ctx_rh_G_insular_short	0.809131917	0.074894033	0.768915885	0.090324546	0.757339425	0.106907268
ctx_rh_G_occipital_middle	0.87155353	0.065430619	0.759540048	0.085948803	0.766192827	0.090404912
ctx_rh_G_occipital_sup	0.872064008	0.065799054	0.726029333	0.107919349	0.726536187	0.116331116
ctx_rh_G_oc-temp_lat-fusifor	0.876601408	0.058053473	0.799935268	0.072576013	0.79693079	0.087060255
ctx_rh_G_oc-temp_med-Lingual	0.869504666	0.060103462	0.796836503	0.052554151	0.802836273	0.071889762
ctx_rh_G_oc-temp_med-Parahip	0.837030626	0.065041408	0.760923937	0.052687219	0.759713844	0.06949368
ctx_rh_G_orbital	0.842544337	0.071345314	0.79031517	0.100600774	0.787574599	0.119246212
ctx_rh_G_pariet_inf-Angular	0.872407376	0.080443921	0.769408718	0.085427056	0.772900313	0.092914074
ctx_rh_G_pariet_inf-Supramar	0.890681858	0.095492432	0.833250209	0.087795059	0.838004648	0.091626037
ctx_rh_G_parietal_sup	0.864223466	0.110371278	0.768980976	0.097227966	0.770373604	0.1015066
ctx_rh_G_postcentral	0.853757676	0.199360673	0.820430287	0.198882997	0.83783027	0.158667515
ctx_rh_G_precentral	0.853045758	0.186133675	0.819593727	0.190189908	0.84097399	0.137524416
ctx_rh_G_precuneus	0.877853953	0.076459142	0.805119061	0.090450256	0.805034992	0.104001823
ctx_rh_G_rectus	0.80395411	0.082733548	0.713485274	0.09438692	0.715684848	0.115475676
ctx_rh_G_subcallosal	0.688914369	0.127236743	0.637420399	0.086063226	0.626325516	0.125506696
ctx_rh_G_temp_sup-G_T_transv	0.862670504	0.069509907	0.815875824	0.086304743	0.813947735	0.100234895
ctx_rh_G_temp_sup-Lateral	0.896114893	0.065126931	0.852151153	0.07682504	0.852182572	0.091601561
ctx_rh_G_temp_sup-Plan_polar	0.779109	0.093950504	0.715291215	0.111463374	0.704400172	0.131096002
ctx_rh_G_temp_sup-Plan_tempo	0.874823225	0.066322178	0.81478273	0.071021974	0.816114995	0.092027398
ctx_rh_G_temporal_inf	0.870884871	0.05748602	0.803462124	0.081837996	0.80985913	0.0892018
ctx_rh_G_temporal_middle	0.900440011	0.058216596	0.838178457	0.067541177	0.839376518	0.080404201
ctx_rh_Lat_Fis-ant-Horizont	0.820370057	0.096568914	0.754415789	0.116481214	0.743495376	0.130996217
ctx_rh_Lat_Fis-ant-Vertical	0.742093602	0.135170099	0.609619778	0.185099404	0.608797413	0.189918726
ctx_rh_Lat_Fis-post	0.893241787	0.067604941	0.854990863	0.065683589	0.856628306	0.085034081
ctx_rh_Pole_occipital	0.873269826	0.055047391	0.755627733	0.065721756	0.76227933	0.073570016
ctx_rh_Pole_temporal	0.849438442	0.111525902	0.78672828	0.124764797	0.784586716	0.144290877
ctx_rh_S_calcarine	0.868952826	0.071261876	0.804182465	0.085529793	0.811504394	0.094678919
ctx_rh_S_central	0.856285296	0.196750946	0.820623253	0.197988644	0.8511943	0.151321128
ctx_rh_S_cingul-Marginalis	0.869083637	0.157164066	0.81746323	0.136656279	0.818360916	0.157187623
ctx_rh_S_circular_insula_ant	0.826984248	0.078856781	0.774338751	0.103840222	0.770718312	0.118423714
ctx_rh_S_circular_insula_inf	0.870009008	0.067942829	0.825021689	0.065500744	0.824039869	0.086921948
ctx_rh_S_circular_insula_sup	0.849627282	0.065710239	0.804079584	0.07398045	0.802271318	0.091470264
ctx_rh_S_collat_transv_ant	0.825538693	0.082182514	0.758218627	0.097548542	0.756913967	0.113104108
ctx_rh_S_collat_transv_post	0.771796779	0.091920513	0.604556537	0.119728133	0.618993067	0.127054146
ctx_rh_S_front_inf	0.842417086	0.100032564	0.741134966	0.106994798	0.75001729	0.107868938
ctx_rh_S_front_middle	0.794600805	0.092363969	0.701022729	0.110817569	0.710571065	0.125614338
ctx_rh_S_front_sup	0.843561416	0.091171231	0.780295272	0.093582191	0.785580857	0.099922671
ctx_rh_S_interm_prim-Jensen	0.748187058	0.155571575	0.445115787	0.183893223	0.432264854	0.192331117
ctx_rh_S_intrapariet_and_P_trans	0.858512627	0.111270311	0.761144708	0.087487514	0.759900772	0.098190636
ctx_rh_S_oc_middle_and_Lunatus	0.842413029	0.085222302	0.727508662	0.134330724	0.740337051	0.132933775
ctx_rh_S_oc_sup_and_transversal	0.87624451	0.077179475	0.767728905	0.105249828	0.771624669	0.123748908
ctx_rh_S_occipital_ant	0.814648555	0.068096804	0.631274525	0.116551696	0.62965111	0.117507379
ctx_rh_S_oc-temp_lat	0.830875388	0.071232666	0.728374718	0.117115479	0.726776929	0.124900366
ctx_rh_S_oc-temp_med_and_Lingual	0.871690038	0.062475806	0.816571514	0.060007137	0.818688984	0.080931843
ctx_rh_S_orbital_lateral	0.744175363	0.108374186	0.616999334	0.135110827	0.628627162	0.138336432
ctx_rh_S_orbital_med-olfact	0.75245852	0.067983809	0.70247918	0.070468404	0.721946094	0.085401964
ctx_rh_S_orbital-H_Shaped	0.88268231	0.055240166	0.842886962	0.090992418	0.838672988	0.106626268
ctx_rh_S_parieto_occipital	0.910497694	0.081618402	0.839318552	0.149770754	0.836316	0.164191792
ctx_rh_S_pericallosal	0.730586109	0.066353082	0.705354554	0.064959921	0.692337821	0.081003053
ctx_rh_S_postcentral	0.856827251	0.19942003	0.788121595	0.188059903	0.80304504	0.158154228
ctx_rh_S_precentral-inf-part	0.866320247	0.160061192	0.815097261	0.167755792	0.830213546	0.131443392
ctx_rh_S_precentral-sup-part	0.835810934	0.189019328	0.764866195	0.197190812	0.784823848	0.145901454
ctx_rh_S_suborbital	0.62495473	0.150360437	0.538023748	0.151269477	0.550618165	0.159110242
ctx_rh_S_subparietal	0.849209253	0.097783962	0.787118227	0.125801927	0.780401119	0.142184352
ctx_rh_S_temporal_inf	0.783460176	0.06171298	0.637548896	0.087368678	0.639724199	0.089991624
ctx_rh_S_temporal_sup	0.902275215	0.058928393	0.830689376	0.062941323	0.831245152	0.080018276
ctx_rh_S_temporal_transverse	0.799030586	0.087965566	0.728327151	0.109031102	0.726265183	0.124257107
