## Supplementary material for "The impact of FreeSurfer versions on structural neuroimaging analyses of Parkinson’s disease": Table S1: Table_S7.csv

Table_S7
Differences between FreeSurfer versions in estimation of volume, surface area, and cortical thickness in the replication sample
	volume	volume	volume	volume	volume	volume	surface area	surface area	surface area	surface area	surface area	surface area	cortical thickness	cortical thickness	cortical thickness	cortical thickness	cortical thickness	cortical thickness
	FreeSurfer 7 vs 6	FreeSurfer 7 vs 6	FreeSurfer 7 vs 5	FreeSurfer 7 vs 5	FreeSurfer 6 vs 5	FreeSurfer 6 vs 5	FreeSurfer 7 vs 6	FreeSurfer 7 vs 6	FreeSurfer 7 vs 5	FreeSurfer 7 vs 5	FreeSurfer 6 vs 5	FreeSurfer 6 vs 5	FreeSurfer 7 vs 6	FreeSurfer 7 vs 6	FreeSurfer 7 vs 5	FreeSurfer 7 vs 5	FreeSurfer 6 vs 5	FreeSurfer 6 vs 5
	p	t	p	t	p	t	p	t	p	t	p	t	p	t	p	t	p	t
Left-Lateral-Ventricle	157.7260803	-0.197799009	9.47E-42	19.50190379	4.16E-36	17.29785481
Left-Inf-Lat-Vent	8.025053845	2.040897571	2.333389383	2.527084949	126.2282917	0.42004781
Left-Cerebellum-White-Matter	1.38E-05	-5.645349048	2.72E-38	-18.13965604	5.82E-32	-15.73384687
Left-Cerebellum-Cortex	8.003908481	-2.04202231	4.88E-94	47.84268465	3.23E-94	47.97574338
Left-Thalamus	8.95E-15	9.430510665	0.000225394	-5.048778223	8.23E-13	-8.682331671
Left-Caudate	4.426014814	2.284436809	3.13E-13	-8.844055435	6.43E-24	-12.78390494
Left-Putamen	0.175311714	3.371867786	1.56E-45	-21.03825188	4.31E-56	-25.639289
Left-Pallidum	5.451200056	2.201367161	9.95E-74	34.65310706	7.72E-71	33.04155205
3rd-Ventricle	18.59434582	-1.657278556	0.93867283	2.845424168	3.35E-24	12.88656647
4th-Ventricle	7.95E-07	6.218266593	2.89E-09	-7.268363153	6.70E-15	-9.477653412
Brain-Stem	5.63E-33	16.11300121	1.01E-17	10.52678535	0.01220731	-4.101795176
Left-Hippocampus	2.13E-05	5.55576767	5.25E-07	6.299224148	0.574078053	3.006756446
Left-Amygdala	9.08E-06	5.73186319	6.86E-05	5.308334075	119.496789	0.469970185
CSF	135.5752635	0.352404762	0.013601026	-4.074057687	7.78E-09	-7.089246226
Left-Accumbens-area	9.30E-14	-9.045270578	7.64E-08	-6.666668541	50.39629939	-1.108083978
Left-VentralDC	1.96E-18	-10.78835902	10.58295625	1.920431022	1.43E-11	8.199477926
Left-vessel	0.299373915	-3.21097876	1.63E-55	-25.37400546	1.02E-56	-25.92811748
Left-choroid-plexus	0.262399754	3.25115949	1.15E-79	-38.15518252	1.23E-82	-40.00954918
Right-Lateral-Ventricle	79.9240528	-0.795685133	5.33E-09	7.158056486	1.65E-12	8.565253149
Right-Inf-Lat-Vent	0.290062936	3.220643101	2.39E-13	8.888803287	1.01E-08	7.040912719
Right-Cerebellum-White-Matter	0.000198601	-5.07679518	1.42E-62	-28.73494491	3.36E-54	-24.77723251
Right-Cerebellum-Cortex	137.7883483	0.336634835	1.38E-78	37.49854026	6.06E-76	35.92863849
Right-Thalamus	6.94E-27	13.86339143	1.49E-26	13.74192911	1.13E-06	6.149812382
Right-Caudate	65.72574532	0.934477635	5.52E-10	-7.563935469	5.55E-17	-10.25361921
Right-Putamen	2.06E-08	6.910296386	2.52E-20	-11.47866504	6.19E-34	-16.47323312
Right-Pallidum	16.2915727	1.721413881	6.05E-72	33.65145822	7.48E-70	32.50457542
Right-Hippocampus	2.93E-07	6.411399282	39.37757807	1.257060141	0.115397859	-3.493739707
Right-Amygdala	5.60E-15	9.506961701	3.01E-11	8.071213081	47.11100486	1.149854158
Right-Accumbens-area	3.103481979	2.421173733	2.92E-08	-6.846118712	7.43E-11	-7.915048484
Right-VentralDC	2.15E-09	-7.321821372	2.07E-08	6.909936818	1.13E-27	14.15206292
Right-vessel	25.93931979	-1.488070342	1.11E-49	-22.7866973	2.06E-50	-23.10252813
Right-choroid-plexus	0.210275069	3.317843133	1.49E-83	-40.59657862	1.59E-86	-42.54949663
5th-Ventricle	27.03098388	-1.466266203	6.68E-10	-7.530010806	7.25E-09	-7.102032172
Optic-Chiasm	3.01E-13	-8.85052759	8.94E-26	-13.45883323	4.30E-06	-5.883491773
CC_Posterior	101.501259	-0.609916976	0.026379534	3.901027979	0.037414615	3.807474027
CC_Mid_Posterior	0.008894914	-4.182253284	7.06E-33	16.07593924	2.17E-40	18.96182675
CC_Central	2.601459707	-2.487089288	4.50E-22	12.1140174	5.55E-30	14.99953154
CC_Mid_Anterior	3.327316739	-2.394795926	7.24E-24	12.76506931	1.68E-25	13.35932548
CC_Anterior	75.92092428	-0.83317785	1.12E-25	13.42378338	3.38E-29	14.71046025
lh_G_and_S_frontomargin	29.3546457	1.42202828	2.08E-15	9.668117101	5.85E-12	8.35138994	0.93873641	2.766231629	5.62E-14	9.09003996	1.78E-11	8.121584772	0.018535876	-3.93251029	0.000571461	4.785999267	5.09E-16	9.858803615
rh_G_and_S_frontomargin	0.027334658	3.891581459	0.011698644	-4.112678385	2.94E-08	-6.844938269	0.009566443	4.104322627	0.060933964	-3.608767323	1.62E-07	-6.480387705	0.439211972	-3.017637851	8.05E-09	7.040315125	5.90E-17	10.20621883
lh_G_and_S_occipital_inf	4.660654107	2.26404456	7.60E-05	5.286261266	0.003082917	4.443964003	0.012613129	4.033147962	140.7303738	-0.061697895	4.975552026	-2.143192933	0.001769097	-4.521254474	5.72E-32	15.69853369	7.48E-41	19.10441329
rh_G_and_S_occipital_inf	3.898330292	2.334004458	0.301653242	3.20865552	5.281494813	2.214121219	11.27708169	1.784824094	3.448646158	-2.290577893	0.225713438	-3.225814399	3.502346085	-2.284503778	3.73E-18	10.64801163	4.24E-26	13.53970059
lh_G_and_S_paracentral	7.61E-10	7.507063276	1.02E-12	8.646295144	2.88E-05	5.492268766	1.01E-21	11.94988488	1.12E-08	6.980066323	27.73952676	1.323921717	0.01027041	-4.086128269	7.27E-20	11.27387985	5.64E-31	15.3293874
rh_G_and_S_paracentral	0.133071625	3.452567279	2.40E-26	13.66675356	6.33E-23	12.42336252	6.05E-11	7.909984016	1.27E-16	10.08326619	3.15E-06	5.899182545	1.23E-05	-5.621603045	1.89E-17	10.38897083	6.45E-30	14.93811289
lh_G_and_S_subcentral	45.5143096	1.170896931	5.76E-05	5.345641592	0.000639708	4.813773582	3.41E-08	6.77398968	2.61E-07	6.388861665	0.589235912	2.922285653	2.63E-07	-6.387282724	0.014068935	4.004778554	5.68E-12	8.316484487
rh_G_and_S_subcentral	0.004916409	4.330068054	9.92E-27	13.80676831	5.91E-22	12.07105352	1.17E-09	7.388150658	3.39E-24	12.84810632	9.24E-15	9.386906239	6.70E-09	-7.073731	0.000990609	4.658402457	2.68E-17	10.33270721
lh_G_and_S_transv_frontopol	1.60E-06	6.080572528	2.56E-23	12.56589958	3.52E-13	8.824140011	1.88E-20	11.48826668	4.36E-28	14.26574542	1.84E-11	8.115867943	85.84279169	-0.554495546	54.59254186	0.901155666	7.279348862	1.982158908
rh_G_and_S_transv_frontopol	2.39E-10	7.711433017	4.72E-18	10.64795229	8.18E-08	6.653966105	4.78E-17	10.23988997	2.35E-16	9.983880541	0.000138959	5.103977192	80.92997175	-0.603819538	0.000277957	4.949771494	9.10E-07	6.146152324
lh_G_and_S_cingul-Ant	0.004246839	4.366020989	6.621535849	2.12174136	51.53077966	-1.094100399	2.01E-07	6.439351892	5.231865266	2.122431232	1.645777226	-2.568956931	3.97E-11	-7.983210558	0.109469793	3.44133551	1.05E-11	8.211143855
rh_G_and_S_cingul-Ant	183.1491116	0.025852991	6.55E-32	15.71457662	3.67E-37	17.70280051	0.601369999	2.915585509	8.22E-32	15.63993677	7.61E-29	14.54371938	1.11E-14	-9.356163608	4.12E-13	8.758830531	4.54E-28	14.25934173
lh_G_and_S_cingul-Mid-Ant	1.60E-08	-6.956901276	8.15E-33	-16.0527008	3.62E-22	-12.14846313	0.253271247	-3.190516492	1.72E-19	-11.13769714	9.98E-15	-9.374243591	1.01E-23	-12.67566308	8.20E-22	-11.98248721	2.811835173	-2.36976663
rh_G_and_S_cingul-Mid-Ant	0.001487724	-4.617831819	1.01E-41	-19.49103974	1.47E-33	-16.33220185	76.863568	0.645786658	4.45E-26	-13.53203563	2.67E-27	-13.97779302	9.95E-21	-11.58851729	2.03E-17	-10.37712716	146.404813	-0.013530256
lh_G_and_S_cingul-Mid-Post	6.53E-13	-8.721053443	116.7691285	0.490531881	2.20E-06	6.017432219	5.27E-07	-6.252982326	49.07199892	0.973936266	0.000548271	4.795513937	4.18E-16	-9.890576781	3.863174508	2.245681771	5.01E-16	9.861408963
rh_G_and_S_cingul-Mid-Post	4.27E-09	-7.197961133	0.001183016	-4.671591554	162.7967886	0.163196374	4.87E-06	-5.811312846	0.048728393	-3.671158477	133.5499539	-0.122870834	0.381956303	-3.062185001	1.68200399	2.56108242	6.68E-05	5.263640728
lh_G_cingul-Post-dorsal	9.28E-14	-9.045681213	2.53E-20	11.4776861	2.79E-33	16.22726856	0.118131216	3.419131571	3.90E-16	9.901983849	4.23E-11	7.97217979	1.75E-24	-12.95206486	144.9542852	0.025835622	9.12E-15	9.389125586
rh_G_cingul-Post-dorsal	1.30E-15	-9.744152505	1.613242539	2.65949541	5.34E-13	8.754527848	54.88522009	0.897430538	103.9908998	0.38244612	131.8952206	-0.137025591	6.53E-10	-7.492599367	43.42861987	1.05409931	1.01E-11	8.218179073
lh_G_cingul-Post-ventral	0.000509449	-4.865710924	1.07E-09	7.44647423	1.36E-20	11.57613694	0.899786651	-2.780699211	1.41E-07	-6.506132689	1.16E-05	-5.634088945	6.67E-12	-8.289210244	4.22E-36	17.25688564	9.88E-42	19.45389241
rh_G_cingul-Post-ventral	4.07E-16	-9.932784173	1.64E-28	14.45866886	5.46E-40	18.8035941	17.77707799	-1.562682728	8.26E-19	10.88825836	6.56E-20	11.29019481	1.34E-08	-6.946513351	9.428350768	1.867267698	6.98E-08	6.639815259
lh_G_cuneus	121.7398478	-0.453210254	3.85E-28	14.32271883	3.24E-30	15.08584973	7.64E-16	9.793075528	8.60E-20	11.24723602	6.75E-10	7.486750512	7.82E-06	-5.714634166	7.60E-40	18.70721089	4.33E-53	24.2344589
rh_G_cuneus	0.0446545	3.759476831	1.01E-31	15.64468805	3.77E-29	14.69325752	4.11E-22	12.09132307	2.69E-21	11.79532198	3.63E-10	7.596685927	5.63E-12	-8.317942319	5.13E-37	17.60756357	1.98E-53	24.38618816
lh_G_front_inf-Opercular	0.117662536	3.488145614	0.002020198	-4.545386462	6.68E-08	-6.691867224	7.55E-15	9.419909225	0.028782687	-3.815136417	3.64E-15	-9.539207054	17.53343232	-1.569715942	4.39742126	2.193647613	0.082367107	3.523364187
rh_G_front_inf-Opercular	0.078797988	3.602246289	5.54E-21	11.71804693	2.69E-16	9.999660705	4.32E-13	8.750851758	5.45E-24	12.77294897	1.87E-09	7.304421902	0.098008192	-3.47339767	6.834187094	-2.009489001	87.06804048	0.542407015
lh_G_front_inf-Orbital	9.881594955	1.95076788	4.75E-53	24.2616397	1.39E-54	24.95062568	5.77E-08	6.675558098	5.63E-58	26.46810456	1.53E-49	22.68286056	0.225075458	-3.226678108	142.6681585	0.045238411	6.82337811	2.01017119
rh_G_front_inf-Orbital	0.020580361	3.96650817	5.88E-23	12.43484962	1.98E-14	9.300614641	8.82E-12	8.241424942	3.59E-23	12.47593764	3.35E-11	8.012392083	11.7170317	-1.766867021	1.829769551	2.530460148	0.11905703	3.416849202
lh_G_front_inf-Triangul	54.48130222	1.058696213	23.69570439	1.535229342	62.50080092	0.968573827	3.53E-06	5.876078095	0.431722785	3.023149305	128.9015127	-0.162706455	26.10692184	-1.357966858	5.500713269	2.101575295	0.074685283	3.551271583
rh_G_front_inf-Triangul	42.52447531	1.211755735	1.09E-18	-10.88190207	2.42E-26	-13.66523736	0.18417437	3.287445363	3.66E-14	-9.160662943	6.11E-25	-13.11833402	29.04899206	-1.297679505	0.010689532	4.075853619	6.74E-05	5.261726977
lh_G_front_middle	0.010450011	-4.14144035	114.4251495	0.508369001	0.01799312	4.001620809	43.99026315	1.045819846	5.572456858	2.096158141	32.57686384	1.231071685	0.024944104	-3.853598143	141.5778532	0.054497626	0.0264242	3.83814286
rh_G_front_middle	0.591046061	-2.997379535	157.5622298	-0.198920887	0.810903949	2.894129007	22.27187934	1.444786611	83.93956001	-0.573436745	4.68611522	-2.167778669	0.522065406	-2.961837056	0.002135538	4.47611233	3.76E-15	9.533740572
lh_G_front_sup	34.99432865	1.324808745	1.91E-28	14.43422238	9.38E-26	13.45123015	3.36E-17	10.29643681	3.50E-27	13.9347581	5.12E-13	8.722634628	1.78E-06	-6.013408141	44.8189923	-1.033732367	0.011932528	4.047499835
rh_G_front_sup	79.78856751	0.79693562	0.571487418	3.008210485	2.159726548	2.555248462	9.06E-13	8.626833183	0.002194173	4.46959086	2.430864685	-2.425087906	1.12E-06	-6.104411626	110.4467897	0.324134652	3.36E-08	6.77673885
lh_G_Ins_lg_and_S_cent_ins	11.3155831	-1.890495013	9.16E-58	26.41659787	5.93E-53	24.2186731	0.295383642	-3.142927585	1.87E-79	37.96294401	1.05E-64	29.75369578	23.40861483	1.417935937	0.002001055	-4.491745557	2.20E-05	-5.49988177
rh_G_Ins_lg_and_S_cent_ins	0.604179115	-2.990290451	2.26E-60	27.65814142	2.13E-49	22.66537522	3.89E-05	-5.379678978	6.02E-47	21.58398549	1.16E-38	18.24477699	9.66E-12	8.22595797	0.000240705	4.982036185	0.780736533	-2.828750355
lh_G_insular_short	64.14728995	0.951027854	4.73E-30	15.02521756	1.15E-25	13.41879447	3.78E-09	7.17774796	9.96E-36	17.11448752	7.58E-17	10.16582613	28.90177744	-1.300585417	1.81E-24	-12.94726483	1.14E-25	-13.38367974
rh_G_insular_short	6.93E-05	-5.306228458	1.32E-22	12.3078547	5.66E-27	13.8956939	22.70097456	-1.434530097	1.95E-34	16.62392336	8.28E-24	12.70700588	69.96798365	0.719715685	8.86E-30	-14.88722537	7.08E-24	-12.73166846
lh_G_occipital_middle	0.198331588	3.335286047	3.56E-09	7.230779544	2.51E-05	5.521849619	9.47E-05	5.187895139	3.65E-07	6.324241028	0.121195144	3.411641093	92.78897486	-0.486966745	1.42E-09	7.353957999	3.72E-11	7.994329549
rh_G_occipital_middle	76.37030096	-0.828911095	2.29E-10	7.719042932	9.56E-10	7.466581303	2.132658597	2.47404512	1.69E-05	5.555489118	0.044066487	3.698974962	11.34076873	-1.782189355	6.20E-15	9.452282174	1.02E-19	11.21996837
lh_G_occipital_sup	3.485512485	2.377084606	1.78E-06	-6.060184293	2.82E-08	-6.852491492	9.31E-07	6.141608591	6.31E-16	-9.823919115	2.26E-23	-12.54889171	13.54216539	-1.697803637	7.72E-35	16.77651209	2.93E-40	18.86979942
rh_G_occipital_sup	138.7538721	0.329781256	1.86E-17	-10.42901753	1.46E-18	-10.83487817	2.87E-07	6.370225226	2.45E-17	-10.34688924	3.86E-24	-12.82730659	0.000115018	-5.145506301	4.51E-08	6.721708969	1.21E-23	12.6472414
lh_G_oc-temp_lat-fusifor	115.5799035	-0.499561644	177.4803172	0.063947184	142.254264	0.305061883	8.39E-09	7.032757983	72.0117483	-0.697408223	0.060864501	-3.609087699	2.03E-05	-5.517374471	1.36E-16	10.07127407	5.76E-30	14.95619102
rh_G_oc-temp_lat-fusifor	0.43954706	-3.091724575	1.18E-22	12.32457106	5.47E-27	13.9010751	0.002501404	4.437945803	7.05E-14	9.052446696	6.61E-07	6.208774988	9.461693293	-1.865666322	5.41E-13	8.713397101	1.17E-20	11.56236775
lh_G_oc-temp_med-Lingual	63.25443492	0.960505936	1.52E-24	13.01163446	4.34E-23	12.48295981	2.40E-22	12.17654184	6.91E-11	7.886931527	14.7584614	1.655875413	4.19E-10	-7.571184767	2.90E-42	19.66711578	4.88E-62	28.42056402
rh_G_oc-temp_med-Lingual	2.167534871	-2.553939352	1.71E-21	11.90374547	1.92E-27	14.06731998	3.84E-18	10.64332939	1.65E-07	6.476475158	103.0497372	0.391052403	2.72E-10	-7.647208014	1.14E-27	14.11225909	6.75E-56	25.50325745
lh_G_oc-temp_med-Parahip	3.16E-13	-8.842054007	0.001653508	4.592903656	1.78E-22	12.26072113	0.625443493	-2.902651513	8.17E-09	7.037654677	3.24E-18	10.67037915	3.93E-49	-22.50804699	2.41E-19	-11.08369613	5.68E-11	7.920982916
rh_G_oc-temp_med-Parahip	1.10E-33	-16.37883302	1.84E-11	-8.156016469	10.38347158	1.928883048	2.58E-05	-5.466858202	1.71E-24	-12.95546666	1.72E-11	-8.126871047	1.40E-37	-17.82544889	14.90776862	-1.650922746	1.37E-23	12.62822495
lh_G_orbital	133.1344234	-0.369900593	45.27033391	-1.174158093	65.52873656	-0.936529258	7.58E-26	13.44782248	0.326828932	3.111334966	4.67E-07	-6.276345978	95.14864639	-0.464540167	100.1675011	-0.417593865	129.498183	-0.157579973
rh_G_orbital	5.14E-18	10.63425526	9.01E-39	18.32665146	1.43E-21	11.93169249	3.91E-30	15.01814793	1.10E-37	17.86462914	4.90E-06	5.809949312	113.7764347	0.294500405	0.036354919	3.751764575	0.143223234	3.362486169
lh_G_pariet_inf-Angular	0.1723384	3.376916572	8.23E-15	9.444131694	1.88E-10	7.753754925	9.08E-06	5.683942304	3.38E-15	9.551137669	2.59E-08	6.825336611	4.123146607	-2.219628189	0.020077405	3.911393018	1.46E-05	5.585630044
rh_G_pariet_inf-Angular	16.16226262	1.725228882	0.005012596	4.325294157	0.109215677	3.509552659	9.05E-08	6.590597086	0.030079409	3.803238502	146.8028789	-0.010153754	0.02152226	-3.89295599	1.189503048	2.684347471	2.74E-06	5.927502893
lh_G_pariet_inf-Supramar	0.001145258	4.679166331	113.5535658	0.515042904	3.537320768	-2.371438509	3.62E-13	8.780579821	28.72801116	1.304029573	0.040580454	-3.721657521	1.26E-06	-6.081257262	6.917488298	2.004262139	1.37E-07	6.512552019
rh_G_pariet_inf-Supramar	174.3585278	0.084961927	1.98E-09	-7.336856323	7.82E-14	-9.074081473	0.00178535	4.519068677	5.83E-08	-6.67343678	3.59E-18	-10.65442225	0.004585033	-4.289514015	0.000650638	4.756112927	1.11E-14	9.35689075
lh_G_parietal_sup	1.53E-10	7.789538485	4.26E-05	5.410026785	8.004302762	2.042001314	2.80E-16	9.95547992	0.015644495	3.977070011	35.46339133	-1.18036601	35.28663019	-1.183384293	2.77E-09	7.234312081	1.73E-12	8.517650459
rh_G_parietal_sup	124.164353	0.435237176	1.16E-06	6.144541424	9.43E-10	7.468986046	0.118450912	3.418341549	0.222113937	3.230717522	45.61837808	1.022214227	5.131905308	-2.13042152	1.80E-15	9.653819994	6.91E-22	12.00966051
lh_G_postcentral	4.72E-36	17.27703615	1.01E-14	9.409927001	47.85385788	1.140235222	6.05E-40	18.74619898	0.001451885	4.568307062	0.346646749	-3.092840044	0.004439984	-4.297478928	1.43E-17	10.43378063	1.73E-30	15.14878939
rh_G_postcentral	2.14E-05	5.555030463	0.029236254	3.87367328	130.3368845	0.390094586	5.24E-28	14.23624235	2.182001203	2.46554027	2.56E-12	-8.451887657	2.84E-06	-5.92032838	3.12E-06	5.901156631	2.64E-31	15.45149404
lh_G_precentral	9.52E-24	12.72196312	38.10987694	1.276057346	4.58E-05	-5.394508107	5.81E-28	14.22002373	57.18608186	-0.86856828	5.79E-09	-7.100326298	1.55E-06	-6.041595693	4.76E-08	6.711555188	1.36E-23	12.62874866
rh_G_precentral	0.009914926	4.154785763	4.59E-09	7.184962392	0.001557644	4.607006992	2.34E-19	11.08839035	0.000107523	5.160252191	2.079777569	-2.483356595	0.000108501	-5.158272871	0.12779495	3.396090964	3.15E-24	12.85954287
lh_G_precuneus	113.1895434	0.517837121	1.25E-14	9.375637932	2.00E-14	9.298842941	1.32E-10	7.77435486	1.25E-10	7.783289116	0.006640116	4.196989836	132.8662971	-0.128715739	2.00E-13	8.87926419	6.47E-16	9.819885659
rh_G_precuneus	3.794055437	2.344492095	0.1601584	-3.398487404	0.000101572	-5.223587722	1.10E-05	5.644763878	0.000287266	-4.942366082	5.91E-11	-7.914163694	85.77313213	-0.555185255	7.29E-19	10.90815723	7.73E-24	12.71786639
lh_G_rectus	1.60E-11	8.179803276	0.025899816	3.905895923	6.974590344	-2.100113325	3.05E-46	21.29023624	8.09E-14	9.029741958	3.42E-05	-5.407121019	80.41953879	0.60902771	7.307150316	1.980499555	7.088165565	1.993717584
rh_G_rectus	6.75E-14	9.098279913	2.12E-54	24.86797419	7.13E-42	19.55102426	3.45E-44	20.44485896	1.27E-59	27.24921344	5.69E-24	12.76632491	62.84862104	-0.800435561	0.009866214	4.096423543	4.22E-05	5.362191154
lh_G_subcallosal	2.20E-05	-5.549157547	4.64E-31	15.39853366	3.74E-36	17.31553985	1.59E-05	-5.56748305	1.46E-38	18.20492193	4.26E-40	18.80600209	101.8097563	-0.402435914	3.08E-12	-8.420368735	1.53E-07	-6.491593496
rh_G_subcallosal	4.43E-10	7.602712521	7.45E-35	16.82093145	2.25E-08	6.89403084	0.008813664	4.125252044	9.47E-38	17.89060097	9.10E-11	7.839139409	39.65556852	1.111705281	34.91477156	-1.189769323	10.2716573	-1.828137766
lh_G_temp_sup-G_T_transv	0.087590922	3.572400721	18.25003276	-1.666444054	0.04059136	-3.785417136	0.00066631	4.750617125	0.001448025	-4.568938599	9.69E-10	-7.422414955	3.148763151	-2.326107318	1.18E-20	11.56198435	4.07E-30	15.01185257
rh_G_temp_sup-G_T_transv	0.000199773	-5.075493927	62.31774166	-0.970543072	2.112346854	2.563284082	1.406397255	2.625285961	0.059154142	-3.617086944	0.000240313	-4.982400977	0.578403439	-2.928374788	1.51E-11	8.149155925	5.05E-24	12.78503184
lh_G_temp_sup-Lateral	0.000282419	4.998591888	0.64304419	2.970112109	91.28687917	-0.69484733	7.77E-26	13.44387786	0.002066037	4.484069265	1.17E-05	-5.632050983	1.27E-10	-7.781042799	91.05400079	0.503613918	1.65E-13	8.911727321
rh_G_temp_sup-Lateral	2.31E-19	11.12739142	1.45E-06	6.10064438	4.225695272	-2.302609883	4.36E-17	10.25468825	2.11E-12	8.484344879	42.86891227	1.062422705	0.000113006	-5.149371022	37.45876903	1.147011856	8.52E-05	5.21097904
lh_G_temp_sup-Plan_polar	73.24056244	0.858950783	4.21E-43	20.04527128	1.16E-42	19.8678801	0.122805558	3.407774886	4.46E-42	19.59178072	5.76E-38	17.97418101	1.00E-16	-10.12140959	9.90E-09	-7.002527475	68.54199187	-0.735495099
rh_G_temp_sup-Plan_polar	0.027298124	-3.891936981	5.11E-22	12.09416239	1.13E-25	13.42175183	14.56281858	-1.662426515	2.12E-34	16.61056559	8.55E-26	13.42887468	1.98E-05	-5.521932092	4.32E-22	-12.08350281	0.000408386	-4.862805443
lh_G_temp_sup-Plan_tempo	0.002044397	-4.542550784	1.271054082	2.742495503	4.07E-05	5.419562722	117.1877582	0.26440643	0.098025549	3.473346506	0.013564483	4.014278097	6.39E-17	-10.19333385	0.37132998	3.071125309	6.97E-16	9.807736731
rh_G_temp_sup-Plan_tempo	1.59E-11	-8.180434593	9.35E-07	6.186594451	3.60E-16	9.952686719	141.382388	0.056158052	9.64E-06	5.671687313	2.72E-05	5.454997949	1.05E-19	-11.21628723	0.002491495	4.438906551	2.42E-26	13.62846189
lh_G_temporal_inf	1.102530234	2.791142445	46.52725235	1.157488128	101.6769622	-0.608495683	1.23E-13	8.960477727	15.50933091	1.631363462	0.022000527	-3.887111668	4.737937228	2.163281964	2.16E-05	5.504256587	0.006303085	4.210091138
rh_G_temporal_inf	0.001656972	4.592409029	2.18E-08	6.900500314	0.005429304	4.305579174	3.33E-09	7.200762168	1.66E-05	5.559256971	65.75240047	0.76690878	6.35E-06	5.757184623	2.16E-14	9.247374031	0.001324647	4.590032515
lh_G_temporal_middle	0.203211417	3.328043846	2.93E-22	-12.1815857	4.16E-25	-13.21581661	2.05E-21	11.83820315	3.77E-24	-12.83118023	4.32E-43	-19.99947872	9.68E-05	-5.183097083	0.597056539	2.917952985	1.05E-08	6.991665552
rh_G_temporal_middle	4.04E-17	10.30448556	115.3564626	0.501262781	2.09E-05	-5.559777765	7.64E-32	15.6517773	0.142791889	3.363378669	1.47E-08	-6.930136128	1.50E-10	-7.751733484	0.015923195	-3.972447254	10.00256641	1.840323999
lh_Lat_Fis-ant-Horizont	0.002434384	-4.50083182	8.19E-11	-7.898202312	7.08E-05	-5.301609351	23.72087798	-1.410735224	9.76E-05	-5.181442912	0.002579642	-4.430485734	7.47E-11	-7.873385125	0.457222649	-3.004729764	4.555801906	2.179279455
rh_Lat_Fis-ant-Horizont	154.3905863	0.220688508	0.012811951	-4.089408517	0.000524284	-4.859183632	35.89113253	-1.173106147	1.808460942	-2.534736337	7.662466865	-1.959749364	8.03E-07	-6.170603807	30.64332602	1.266883589	3.61E-07	6.326242832
lh_Lat_Fis-ant-Vertical	0.000984907	-4.71428048	0.00280081	4.467131691	8.95E-10	7.478251782	4.03E-06	-5.849580751	1.30E-11	8.174562875	2.07E-19	11.10806086	0.000540098	-4.798960466	67.50922972	-0.747038751	2.521480476	2.411267967
rh_Lat_Fis-ant-Vertical	1.38E-05	-5.645233823	153.7513531	0.225088123	0.093497187	3.553899399	0.000386956	-4.87505143	3.27E-06	5.891944525	5.85E-14	9.083277703	0.473863904	-2.993212593	6.27742168	-2.045887335	131.3590697	-0.141617673
lh_Lat_Fis-post	5.81E-15	-9.501054827	4.37E-27	-13.93670548	3.90E-16	-9.939497821	9.38E-09	-7.012339336	9.84E-25	-13.04301369	4.01E-16	-9.897308864	2.42E-21	-11.81160942	0.008670578	4.129422744	5.78E-23	12.40076506
rh_Lat_Fis-post	1.45E-17	-10.4682508	4.96E-17	-10.2715172	0.015750304	-4.036197577	0.000121003	-5.134387147	3.26E-15	-9.557023038	4.24E-09	-7.156905663	5.20E-25	-13.14360606	0.04685657	3.682011744	7.70E-26	13.44540236
lh_Pole_occipital	1.19E-07	6.583293145	6.29E-06	5.806907975	2.699820523	2.473332186	5.14E-20	11.32880764	5.002749517	2.140946707	0.168003563	-3.315013419	0.004056133	-4.319826633	1.27E-32	15.94257295	1.72E-49	22.66192027
rh_Pole_occipital	4.06E-06	5.895324488	5.09E-40	18.81566696	4.94E-31	15.38836497	1.19E-20	11.55984842	4.08E-31	15.38139457	2.16E-14	9.247486711	1.52E-10	-7.749261847	1.63E-25	13.32714227	5.93E-49	22.43175122
lh_Pole_temporal	1.30E-15	9.745236652	4.87E-07	6.313561646	52.93259987	-1.077111351	4.51E-35	16.8649954	1.24E-11	8.182599838	0.000544054	-4.797286084	1.026146547	-2.735652239	124.3075738	-0.202331751	3.395791007	2.29663794
rh_Pole_temporal	1.38E-15	9.734709794	2.17E-21	11.86595252	0.000283812	4.997493931	1.70E-42	19.76024201	1.23E-35	17.08015715	0.000955498	4.666845359	7.55E-07	-6.18273556	1.54E-09	-7.339646003	4.459819381	-2.187934143
lh_S_calcarine	2.84E-09	-7.27140476	2.58E-09	-7.288816826	0.134420858	-3.449638832	0.001365793	-4.582794638	0.012902793	-4.027262732	8.570216162	-1.910205894	1.26E-22	-12.27801335	2.41E-07	6.404152257	1.87E-38	18.16333616
rh_S_calcarine	1.48E-12	-8.584205318	0.390529391	-3.128799854	66.65110082	0.924893288	0.901290674	-2.78013008	0.09358673	-3.486715644	2.031923036	-2.491966612	1.73E-28	-14.41280448	6.73E-14	9.060056278	6.49E-57	25.97248184
lh_S_central	2.22E-59	-27.18146179	2.33E-10	-7.715861641	1.08E-13	9.020377687	4.86E-39	-18.39167602	1.97E-15	-9.639517768	1.200851395	2.681025037	5.09E-31	-15.34600758	1.58E-15	9.675401137	1.04E-42	19.84505344
rh_S_central	8.19E-24	-12.74577599	1.26E-15	-9.74994823	65.87370756	-0.932939361	1.10E-23	-12.66267634	3.61E-15	-9.540499035	19.81398099	-1.506674697	1.98E-13	-8.881064666	2.44E-10	7.666263464	2.92E-37	17.70186703
lh_S_cingul-Marginalis	3.27E-30	-15.08437169	9.76E-24	-12.71798052	0.000193479	-5.082566858	1.19E-26	-13.74049762	7.03E-14	-9.05298311	10.81726678	-1.804219421	3.00E-20	-11.41417301	16.45951806	-1.601672378	5.45E-09	7.111500165
rh_S_cingul-Marginalis	8.08E-12	-8.296324571	9.93E-09	-7.044726693	0.048633089	-3.736158238	1.08E-11	-8.206320527	6.25E-07	-6.219737684	0.24547286	-3.200128221	1.91E-16	-10.01668918	9.318340576	1.872584988	2.48E-15	9.601926281
lh_S_circular_insula_ant	0.794104653	-2.901047736	0.001654484	-4.592764212	1.237755295	-2.751623108	1.018078697	-2.738373555	7.548033041	1.96634173	0.004415495	4.298848217	0.00352078	-4.354647968	0.010618563	-4.077566043	98.93892666	-0.428996766
rh_S_circular_insula_ant	68.7567677	-0.903394387	6.52E-10	-7.534308899	2.51E-09	-7.294150942	37.60855593	-1.144559146	0.139576191	-3.370112865	1.239400098	-2.669947178	0.005813939	-4.230351399	138.6215127	-0.079629781	0.133786885	3.382610906
lh_S_circular_insula_inf	1.131999351	-2.782168665	6.12E-18	-10.60634461	9.06E-10	-7.476005779	2.51E-09	-7.252075163	1.42E-05	-5.591377545	131.3317398	0.141851831	73.36856959	-0.682789347	65.33876648	-0.771631239	131.9617098	-0.136456322
rh_S_circular_insula_inf	8.69E-08	-6.642584635	3.21E-26	-13.62066649	1.06E-13	-9.023202449	5.49E-18	-10.58652635	7.98E-17	-10.15760275	0.718148821	-2.856761233	16.02676098	-1.61502037	0.000131622	-5.115912544	0.009711198	-4.100479207
lh_S_circular_insula_sup	2.04E-10	-7.739144104	1.43E-34	-16.71326564	2.09E-19	-11.14355242	1.13E-11	-8.199695037	3.85E-18	-10.64308463	1.87E-05	-5.533727986	1.19E-17	-10.4628247	132.5836584	0.131133431	2.77E-12	8.438672709
rh_S_circular_insula_sup	1.77E-15	-9.694740291	3.30E-07	-6.388707305	1.09976483	2.791995714	4.02E-07	-6.305213384	0.633061909	-2.898653254	0.288151763	3.150632775	3.67E-22	-12.10957218	103.3727938	0.388095023	6.04E-14	9.078083773
lh_S_collat_transv_ant	72.2441631	-0.868678315	59.3915899	1.002548429	18.11621008	1.67004403	64.63829181	-0.779668172	0.020833702	3.901590566	0.000478161	4.826849351	3.45E-05	-5.405262808	3.421228128	2.293711233	9.16E-07	6.144878057
rh_S_collat_transv_ant	2.315564517	-2.529887657	0.076581871	3.610263295	5.50E-05	5.355726707	8.613415154	-1.907960172	0.054292386	3.641077502	0.000741558	4.725857135	0.000888185	-4.68390465	1.35E-16	10.07318773	4.14E-25	13.17983254
lh_S_collat_transv_post	0.830905881	-2.886060334	7.54E-11	7.91259531	7.62E-16	9.831290822	0.134375724	-3.381316841	1.15E-19	11.20185842	1.17E-24	13.01503484	1.11E-10	-7.804245548	0.00165717	4.536854377	4.68E-12	8.349623408
rh_S_collat_transv_post	0.237452962	-3.281365587	1.06E-18	-10.88596549	5.24E-14	-9.140240801	0.135033496	-3.37987754	5.13E-18	-10.59739221	2.88E-14	-9.200389634	4.13E-09	-7.161614076	2.39E-07	6.405573258	2.32E-20	11.45475288
lh_S_front_inf	4.61E-05	-5.393211621	9.94E-12	-8.261018936	3.44E-05	-5.455440972	3.46E-05	-5.404208211	6.61E-12	-8.290646125	1.20E-05	-5.62716207	3.26E-05	-5.417368742	1.52E-09	7.341923876	1.17E-20	11.56232436
rh_S_front_inf	0.004221927	-4.367461435	2.82E-06	-5.968059105	0.472875373	-3.068641648	0.000580093	-4.782552369	2.55E-07	-6.393118591	0.295028692	-3.143301665	1.96E-06	-5.993930237	8.22E-14	9.027025718	1.70E-29	14.78307116
lh_S_front_middle	0.504705895	-3.047958065	4.53E-11	-8.000722964	1.50E-07	-6.539437655	0.000622169	-4.766432493	3.41E-08	-6.773826797	0.047318305	-3.679296939	4.162780708	-2.215782653	0.178300529	3.29718816	3.44E-05	5.405644851
rh_S_front_middle	63.20801393	-0.961001079	18.95319671	1.647870394	0.64190641	2.970686707	7.512791987	-1.968388928	7.132933197	1.990987508	0.001240745	4.605489028	3.36E-05	-5.410773514	1.53E-15	9.680045623	3.32E-28	14.30891758
lh_S_front_sup	6.20E-09	-7.13054756	102.8904524	0.598712953	9.80E-06	5.716263203	2.37E-07	-6.407246872	1.764504609	2.543701741	3.94E-10	7.582072025	3.66E-07	-6.323852761	0.211031498	3.246291785	4.65E-12	8.350432562
rh_S_front_sup	0.000175011	-5.104687702	0.66341142	-2.959981236	25.68918841	1.493166359	5.75E-06	-5.777347916	46.14201597	-1.014742191	0.000330298	4.910901599	0.0003696	-4.885460978	8.48571518	1.914626321	3.15E-09	7.210727609
lh_S_interm_prim-Jensen	0.898803224	-2.859935895	0.185684318	-3.354860482	8.408341153	-2.020935967	20.57788511	-1.486831014	7.747202684	-1.954921238	27.63012895	-1.326155475	6.02E-06	-5.767940435	3.582950376	2.27553781	5.13E-05	5.320554053
rh_S_interm_prim-Jensen	0.556153609	-3.016943188	0.005637464	-4.296268704	0.158453589	-3.401628355	23.5197799	-1.415364133	0.000564877	-4.788661993	0.001065048	-4.641419379	0.007015663	-4.183121063	0.020941918	3.900215726	3.63E-07	6.325057835
lh_S_intrapariet_and_P_trans	2.20E-10	-7.726142332	2.52E-15	-9.637024269	2.30E-06	-6.008638053	0.015819268	-3.974161994	0.002388688	-4.449097744	1.486735068	-2.605480568	7.93E-10	-7.458122577	0.000102069	5.171625905	1.52E-15	9.681125154
rh_S_intrapariet_and_P_trans	2.764227286	-2.464563836	71.97470459	0.871323119	0.793051643	2.901485864	13.34569407	-1.704860027	0.429503031	3.024799795	0.001220492	4.609371123	2.45E-10	-7.665689	2.60E-06	5.937456231	2.07E-15	9.631112067
lh_S_oc_middle_and_Lunatus	2.499870282	-2.501793454	2.38E-07	-6.451067612	6.99E-05	-5.304305043	7.531379921	-1.967308122	9.27E-05	-5.19271003	0.002679561	-4.421268676	1.32E-05	-5.606703495	1.59E-25	13.33118502	1.43E-39	18.59887459
rh_S_oc_middle_and_Lunatus	18.06097461	-1.671536184	6.67E-10	-7.530519143	6.01E-09	-7.136188046	26.71035279	-1.345202301	2.20E-08	-6.855081482	1.96E-07	-6.443322197	4.35E-11	-7.967433381	2.55E-13	8.8390592	6.67E-30	14.93278468
lh_S_oc_sup_and_transversal	0.000787039	-4.766162908	0.003343113	-4.424337515	15.05722949	-1.758889554	0.065319867	-3.589205099	2.543184313	-2.408023294	78.18298677	-0.632047765	1.47E-07	-6.499111488	6.01E-26	13.48465754	2.58E-36	17.33871747
rh_S_oc_sup_and_transversal	0.670403831	-2.956568937	2.77E-26	-13.64437659	2.10E-21	-11.87127288	1.147232391	-2.696980494	1.84E-24	-12.94446459	5.68E-21	-11.67713241	2.32E-12	-8.468267668	3.14E-27	13.95201522	1.43E-38	18.20902918
lh_S_occipital_ant	0.685495417	-2.949314236	0.176482397	-3.369901872	14.78873057	-1.767372804	2.916429452	-2.355741133	2.03E-06	-5.987595818	0.000484791	-4.823701887	2.84E-06	-5.919853672	1.12E-13	8.976325116	1.60E-23	12.60345641
rh_S_occipital_ant	35.35774573	-1.318960197	0.271464164	-3.240843366	3.886528315	-2.335178986	73.3364278	-0.683133954	85.9225224	-0.553706447	125.2500898	-0.194177978	3.12E-10	-7.623087192	2.359431312	2.436308125	1.28E-09	7.372443061
lh_S_oc-temp_lat	0.00165404	-4.5928277	42.59768499	-1.210731069	11.08468381	1.899749975	0.000695396	-4.740740454	31.11254645	-1.258044804	20.54185901	1.487753853	5.02E-19	-10.96749597	6.27E-07	6.218892228	5.30E-24	12.77734653
rh_S_oc-temp_lat	4.98E-07	-6.309382636	1.19E-06	6.139745809	3.02E-19	11.08506607	0.000132467	-5.114505483	6.75E-12	8.287169027	7.11E-23	12.36803718	1.17E-17	-10.46496382	7.55693906	1.965825647	1.22E-14	9.340970913
lh_S_oc-temp_med_and_Lingual	7.47E-10	-7.510286448	0.000924981	-4.728841595	71.97853506	-0.871285479	0.051134412	-3.657772187	0.002307034	-4.457497402	1.400701464	-2.626728475	1.55E-33	-16.28536921	3.56E-05	5.398440956	2.52E-37	17.72655159
rh_S_oc-temp_med_and_Lingual	2.11E-13	-8.909405576	0.000880455	-4.740263822	100.5756455	0.617424979	6.47E-08	-6.653852244	0.440690227	-3.016560211	33.52097694	1.214143779	5.67E-44	-20.3569784	0.486149345	2.984946376	9.85E-33	15.98388021
lh_S_orbital_lateral	4.31E-10	-7.607403875	1.07E-12	-8.638800444	0.010428572	-4.141962357	3.83E-09	-7.175622638	7.36E-07	-6.187624119	31.33880798	-1.253817462	3.34E-05	-5.412023586	90.23593143	0.511511967	0.000250868	4.972777762
rh_S_orbital_lateral	0.072317004	-3.626327324	122.3704491	0.44852161	0.668544072	2.957473298	0.00239419	-4.448541726	0.77161363	2.832702813	4.57E-06	5.824198668	0.001454819	-4.567828022	4.79E-06	5.814682046	1.12E-14	9.355288635
lh_S_orbital_med-olfact	2.99E-11	8.072436099	1.39E-33	-16.34137171	2.87E-46	-21.34318781	2.15E-06	5.976089755	1.29E-31	-15.56741167	1.24E-41	-19.41443873	115.0990456	-0.282802258	2.95E-26	13.5970897	3.69E-24	12.83455554
rh_S_orbital_med-olfact	0.17561361	3.371359644	3.75E-13	-8.813882198	8.45E-20	-11.28712022	0.321264049	3.116714975	1.34E-09	-7.363954418	2.54E-17	-10.34165866	0.387766657	-3.057393182	2.56E-22	12.16603836	2.61E-27	13.98123276
lh_S_orbital-H_Shaped	7.65E-11	-7.909924281	2.21E-16	10.03127986	8.71E-39	18.33242248	0.002825218	-4.408407963	4.42E-12	8.359262206	2.32E-32	15.84456606	1.20E-08	-6.967515141	2.38E-10	7.671122416	6.64E-27	13.8331698
rh_S_orbital-H_Shaped	4.98E-23	-12.46119893	156.9312396	-0.20324362	1.70E-10	7.771230265	7.04E-08	-6.638174693	76.9016795	-0.645388101	0.006447607	4.204392975	9.98E-23	-12.31461055	3.36E-16	9.925956134	4.44E-40	18.79914744
lh_S_parieto_occipital	4.76E-06	-5.863242455	2.36E-07	6.452634224	2.45E-15	9.642052736	0.093761499	-3.48617811	6.44E-07	6.213953427	1.51E-12	8.540622731	2.69E-21	-11.79526955	2.91E-18	10.68797541	1.19E-40	19.02460195
rh_S_parieto_occipital	1.59E-12	-8.57108489	0.046764936	3.746873329	9.43E-08	6.627168979	0.001529731	-4.555903295	0.010190842	4.088123979	5.43E-06	5.789013889	1.82E-21	-11.85675549	8.94E-07	6.14962697	8.72E-18	10.51257606
lh_S_pericallosal	69.71192593	-0.893778921	8.73E-16	-9.809344582	1.47E-14	-9.349426318	3.57E-05	5.397839161	1.03E-23	12.67311395	7.38E-16	9.798486803	8.44E-38	-17.90995095	4.86E-70	-32.5511169	1.45E-45	-21.00976757
rh_S_pericallosal	31.45170644	1.384350609	8.54E-59	-26.90284575	5.54E-53	-24.23183115	2.46E-05	5.476446304	3.48E-20	-11.39037758	4.71E-34	-16.47969351	3.34E-29	-14.67522603	1.92E-63	-29.1172903	4.57E-30	-14.99327468
lh_S_postcentral	3.02E-12	-8.46353649	0.881286603	2.866498333	3.38E-08	6.819166049	2.66E-05	-5.460430871	0.884792774	2.786420779	0.000112403	5.150541784	1.29E-15	-9.70757302	3.40E-11	8.009599	1.14E-26	13.74752812
rh_S_postcentral	0.019973785	-3.974346411	38.76240776	1.266221957	0.000336886	4.959118203	0.039888025	-3.726381576	49.92967935	0.962294839	0.000153882	5.081481145	1.24E-09	-7.378721713	1.80E-18	10.76462332	8.60E-34	16.38121464
lh_S_precentral-inf-part	6.95E-28	-14.22855747	1.30E-07	6.56638444	1.28E-27	14.13195691	2.01E-18	-10.7463255	4.89E-12	8.341889566	1.87E-29	14.76777453	6.16E-13	-8.691541539	5.09E-12	8.335136207	1.40E-26	13.7148113
rh_S_precentral-inf-part	1.93E-05	-5.576446389	3.501873039	-2.375293663	0.196263404	3.338405787	0.000182157	-5.044138017	111.6056261	-0.313789695	3.69E-05	5.390781669	4.39E-11	-7.965679981	3.31E-05	5.414069641	2.50E-23	12.5330892
lh_S_precentral-sup-part	1.40E-24	-13.02395459	20.14704227	-1.617566543	1.27E-06	6.126113768	7.37E-18	-10.53938899	0.513133872	-2.967444066	0.299520633	3.13859807	6.15E-07	-6.2227114	1.75E-18	10.76912506	8.72E-28	14.15532832
rh_S_precentral-sup-part	3.16E-19	-11.07800444	1.65E-05	-5.60847782	63.95871998	0.953022477	1.35E-13	-8.945352927	9.24E-05	-5.19325601	84.5086893	0.567751325	0.000464648	-4.833397517	1.61E-05	5.565389611	1.39E-21	11.8993457
lh_S_suborbital	27.85951714	-1.450168214	73.97461531	0.851836232	7.645489551	2.061483802	8.327290849	-1.923014399	6.32E-06	5.758233835	5.99E-10	7.508134818	1.21E-10	-7.789020399	2.713807406	-2.383336055	0.385460148	3.059287385
rh_S_suborbital	179.9473899	0.047360296	43.62547386	-1.196477562	48.04552927	-1.137770369	74.8839363	-0.666633339	17.59697152	1.567874368	6.429326902	2.03569202	2.95E-08	-6.800684483	4.205629713	2.211660856	3.72E-09	7.180526029
lh_S_subparietal	7.85E-06	-5.761718192	2.70E-12	-8.482009072	5.16E-08	-6.740408239	0.000122317	-5.132017658	0.062760658	-3.60046353	25.72875566	-1.366079854	1.51E-13	-8.926436627	31.65826083	1.247886729	2.40E-10	7.66914102
rh_S_subparietal	1.24E-05	-5.667610234	20.07153196	-1.619440025	39.16338518	1.260238191	0.20558766	-3.254222899	84.60508697	0.566790171	6.416433934	2.03654932	5.16E-19	-10.96296468	0.057561397	3.624734728	5.20E-20	11.32691331
lh_S_temporal_inf	0.007454131	-4.226691319	1.23E-29	14.87262868	4.97E-38	18.03840434	0.024973186	-3.853286163	4.52E-36	17.24559789	5.52E-44	20.36179312	2.71E-25	-13.24655523	0.002328368	4.455275498	1.46E-24	12.98109547
rh_S_temporal_inf	1.11E-09	-7.440131606	10.30848266	1.932095615	5.85E-07	6.278033826	1.72E-05	-5.551551534	2.62E-05	5.463456494	2.84E-13	8.821043824	3.47E-33	-16.15338628	133.8947344	0.119924757	7.88E-14	9.033959599
lh_S_temporal_sup	0.000152339	-5.135176313	2.95E-16	9.984928774	8.96E-28	14.18831661	29.66454385	-1.285645513	2.06E-23	12.56314397	3.68E-30	15.02811012	4.57E-31	-15.363164	1.39E-08	6.939972699	1.72E-32	15.89380278
rh_S_temporal_sup	1.90E-07	-6.493962788	52.35648857	-1.08405558	1.092991401	2.794093939	9.86930201	-1.846460177	1.191458214	2.683773024	0.029679363	3.806856333	3.43E-32	-15.78151166	2.48E-05	5.474851454	5.37E-31	15.33722074
lh_S_temporal_transverse	134.771746	0.358152109	5.51E-13	8.749436265	7.31E-12	8.313495157	0.201163328	3.26081404	1.22E-18	10.82662488	2.20E-13	8.863868777	2.13E-09	-7.281663582	4.56E-06	5.824718699	2.62E-21	11.79941472
rh_S_temporal_transverse	116.9761312	0.488964232	54.78961407	-1.055072798	29.09547011	-1.426826179	104.5098413	0.377712952	15.5927063	1.628700831	25.46715638	1.371744841	3.67E-09	-7.183269649	10.61383297	1.813018273	5.34E-10	7.528511455
p-values corrected for multiple comparisons with Bonferroni correction
