## Supplementary material for "The impact of FreeSurfer versions on structural neuroimaging analyses of Parkinson’s disease": Table S1: Table_S8.csv

Table S8
Correlation between quality metrics and software variability in volume across the main sample (FreeSurfer 7 vs 6)
	cjv	cjv	cnr	cnr	fber	fber	qi1	qi1	qi2	qi2	rpve	rpve	snr_gm	snr_gm	snr_total	snr_total	snrd_gm	snrd_gm	snrd_total	snrd_total
	p	r	p	r	p	r	p	r	p	r	p	r	p	r	p	r	p	r	p	r
Left-Lateral-Ventricle	0.288908484	-0.059938032	0.304286827	0.058062873	0.107898018	-0.090758148	0.464706464	0.041340626	0.386476546	0.048960344	0.999758574	1.71E-05	0.975043264	-0.001769673	0.699560651	0.021827955	0.439735082	0.043686256	0.443269608	0.043349759
Left-Inf-Lat-Vent	0.163005887	-0.078792198	0.238326768	0.066630263	0.326005717	-0.055518219	0.817654961	0.013042003	0.741656211	0.018646802	0.284263428	0.060517511	0.977308755	-0.001608982	0.7639448	0.016986559	0.93617155	-0.004530131	0.936995575	-0.004471524
Left-Cerebellum-White-Matter	0.189578427	-0.074106035	0.101517872	0.092434725	0.137383601	-0.083890262	0.02378738	0.127354592	0.543413468	-0.034364224	0.069512227	0.102406048	2.01E-05	0.237753907	0.000101164	0.21729265	0.120482902	0.087667547	0.127072426	0.086148803
Left-Cerebellum-Cortex	0.080655673	-0.09857838	0.032690854	0.12038267	0.27839897	-0.0612583	0.427999263	0.044814797	0.911643868	-0.006277079	0.465226808	-0.041292508	0.000369342	0.19941759	0.00018152	0.209408121	0.008729795	0.147535877	0.009377049	0.14617436
Left-Thalamus	0.244786083	-0.065724065	0.314809093	0.056815716	0.582980716	0.031050659	0.62730639	-0.027460052	0.8096139	-0.013628087	0.170708581	0.077378691	0.903184485	0.006880887	0.617202472	0.028268368	0.828599778	0.012246495	0.828611694	0.01224563
Left-Caudate	0.588888239	0.030565182	0.636031616	-0.026766503	0.358377426	-0.05192093	0.44604393	0.043086703	0.725915869	0.019828902	0.800768503	-0.014274485	0.061254528	0.105580552	0.218703312	0.069494178	0.256778144	0.064084937	0.261653205	0.063433741
Left-Putamen	0.035925366	0.118251123	0.024936765	-0.126339449	0.051825055	0.109670197	0.390326156	-0.048565139	0.539735384	-0.034678119	0.920432478	0.005650524	0.138068241	0.083744978	0.866906519	0.009480054	0.686317097	-0.022842666	0.6702088	-0.024086851
Left-Pallidum	0.236827533	0.066843054	0.14466565	-0.082372509	0.343298023	0.053569713	0.402492067	-0.047331407	0.751168728	-0.017936355	0.316306129	0.056640512	0.929867795	-0.00497863	0.432230621	-0.044405871	0.193141447	-0.073515321	0.181430141	-0.075488244
3rd-Ventricle	0.082120831	-0.098107589	0.102110611	0.092275509	0.586060664	-0.030797268	0.286987841	-0.060176871	0.549143326	0.033877314	0.809715795	-0.013620651	0.651360054	-0.025557638	0.880682247	0.008491029	0.714019762	0.020728026	0.69204745	0.022402731
4th-Ventricle	0.670161939	0.024090487	0.635374442	-0.0268186	0.056461665	-0.107588499	0.479114642	0.040019033	0.404830494	0.047096839	0.975070053	-0.001767772	0.622255706	0.0278634	0.53349548	0.035213095	0.795002688	0.014696831	0.847947868	0.010845982
Brain-Stem	0.336514919	0.054326366	0.371323839	-0.050539712	0.004583029	-0.159344016	0.431649764	0.044461869	0.762261925	0.017111389	0.766459288	-0.016800195	0.63566584	0.026795497	0.810842923	-0.013538415	0.419474307	-0.045645847	0.382888625	-0.049330842
Left-Hippocampus	0.377747523	0.049865437	0.308923146	-0.057509911	0.048162582	-0.111427161	0.368553788	0.050832696	0.176183103	-0.076402742	0.238960438	-0.066540608	0.054356475	-0.108515355	0.068693564	-0.102706515	0.132291353	-0.084988688	0.141473017	-0.083030563
Left-Amygdala	0.928963468	0.005042996	0.851469993	-0.010591768	0.222246715	-0.068963911	0.523981836	0.03603485	0.011408734	0.142384127	0.995896343	0.000290943	0.269045888	-0.062461976	0.72102668	-0.020197817	0.69178995	0.022422471	0.707053509	0.021256961
CSF	0.382487307	-0.049372415	0.403919877	0.047188087	0.327921765	-0.055299093	0.477837187	0.040135322	0.918325099	-0.005800697	0.126793698	0.086211791	0.073805203	0.100876132	0.190499278	0.073952593	0.381331437	0.0494923	0.399214232	0.04766158
Left-Accumbens-area	0.364980849	0.051212622	0.58052741	-0.031252939	0.658619972	0.024989154	0.000833049	0.187351333	0.812364014	0.01342748	0.581836881	-0.031144921	0.000511126	0.194683373	0.008276974	0.148542834	0.041263594	0.115065331	0.043403409	0.113885478
Left-VentralDC	0.777974837	-0.015948993	0.933497798	0.004720326	0.138934663	-0.08356191	0.656108524	-0.025185525	0.468271534	-0.041011547	0.059520251	-0.106291625	0.36061643	-0.05167986	0.645089742	-0.026050706	0.569058305	-0.032203953	0.595133624	-0.030054365
Left-vessel	0.23436103	-0.067195204	0.368355567	0.050853714	0.272291424	-0.062041118	0.020661174	0.130347309	0.4203378	-0.045561224	1.14E-05	0.244534464	0.624305409	0.027699541	0.74168913	0.018644339	0.681069444	0.023246752	0.670682925	0.024050067
Left-choroid-plexus	0.416867407	0.045901944	0.542206323	-0.034467127	0.567454724	-0.032337641	0.390427731	-0.048554743	0.272557466	-0.062006771	0.004469828	0.159786813	0.573509326	-0.031833813	0.598503493	-0.029779754	0.568044556	-0.032288447	0.556841944	-0.03322701
Right-Lateral-Ventricle	0.832413647	-0.011969863	0.923712103	-0.005416895	0.374511238	-0.050204251	0.778448128	0.015914087	0.224608734	-0.068613777	0.184381286	0.074982454	0.506329877	-0.037580069	0.334992323	-0.054497548	0.30399751	-0.058097563	0.320801292	-0.056117657
Right-Inf-Lat-Vent	0.267939411	-0.062606248	0.190057054	0.074026213	0.443834608	-0.043296111	0.399040612	0.047679114	0.391759699	0.048418573	0.715579906	-0.020609815	0.229256706	0.067932353	0.238973272	0.066538793	0.360082974	0.051737211	0.365808293	0.051124432
Right-Cerebellum-White-Matter	0.330892874	0.054960935	0.45546064	-0.042200659	0.23739399	-0.066762544	0.696239518	-0.022081749	0.28257305	-0.06072997	0.928362641	0.005085763	0.009001818	0.146953091	0.163570268	0.078686951	0.635800449	-0.026784826	0.597972532	-0.029822975
Right-Cerebellum-Cortex	0.893578504	0.007567486	0.954598726	-0.003220595	0.174792797	-0.076648433	0.846786959	-0.01092982	0.729295401	0.019574389	0.483959129	-0.039579554	0.403934527	0.047186618	0.588783498	0.030573769	0.631050451	0.027161947	0.611750114	0.028706947
Right-Thalamus	0.20408906	-0.071748678	0.479066347	0.040023427	0.348443222	0.053002088	0.253137182	-0.064576877	0.070898824	-0.10190367	0.923951429	0.00539985	0.480674996	-0.03987722	0.702703368	-0.021588198	0.268323942	-0.062556064	0.29604491	-0.059059791
Right-Caudate	0.382189339	0.049403299	0.433265104	-0.044306249	0.787846677	0.015222148	0.447811072	-0.042919629	0.93208616	0.004820764	0.213465046	-0.070289453	0.033544901	0.119803002	0.241044522	0.06624691	0.429220827	0.044696504	0.42440784	0.045163719
Right-Putamen	0.36494652	0.051216283	0.212543951	-0.070430737	9.94E-05	0.217520059	0.119376278	0.087928901	0.818692871	0.012966456	0.023981755	0.127179987	5.33E-06	0.253263264	0.018003434	0.133218514	0.366697637	0.051029782	0.347378564	0.053119105
Right-Pallidum	0.874172505	-0.008958054	0.999115347	-6.27E-05	0.158789175	0.079587328	0.584634638	0.030914512	0.100821854	0.092622627	0.588371239	0.030607578	0.003038944	0.166484514	0.021790443	0.129223659	0.061479419	0.105489564	0.066098081	0.103678894
Right-Hippocampus	0.167286264	-0.078000698	0.21978301	0.069331957	0.554203208	-0.033449408	0.820531106	0.012832712	0.819666054	0.012895641	0.800146176	-0.014320031	0.897293191	-0.007301848	0.649111164	0.025734256	0.247691533	0.065321897	0.207220875	0.071255978
Right-Amygdala	0.552214393	0.03361737	0.420964612	-0.04549986	0.807472515	0.013784408	0.389673178	-0.048632008	0.525129886	-0.035935286	0.76877501	-0.016628724	0.449217147	-0.042786958	0.293560319	-0.059363935	0.615397706	-0.028413352	0.640028799	-0.026450116
Right-Accumbens-area	0.708401267	0.021154485	0.786148543	-0.015346997	0.148484469	0.081599776	0.188729387	-0.074247996	0.787573129	-0.015242255	0.253972932	0.064463526	0.355389962	0.052244058	0.737078719	0.018989714	0.404209705	0.047159031	0.401983692	0.047382509
Right-VentralDC	0.143324418	-0.082647595	0.133194281	0.084791576	0.502798832	0.037892515	0.773803603	0.016256896	0.231315286	-0.067633677	0.61650338	-0.028324507	0.032339523	0.120624881	0.009054734	0.146841546	0.208304426	0.071086766	0.209715827	0.070867305
Right-vessel	0.149409546	0.081545009	0.083039138	-0.097972087	0.529979418	-0.035572855	0.300539073	-0.058607627	0.28612494	-0.060381036	0.136981139	0.084110132	0.125909689	-0.086550346	0.071250826	-0.101939798	0.131485003	-0.08530169	0.140038715	-0.083463078
Right-choroid-plexus	0.936014515	0.0045413	0.768794317	-0.016627296	0.688952094	-0.022640201	0.179374407	-0.075844172	0.009305928	-0.146319809	0.904776588	0.006767189	0.783805273	-0.0155194	0.560130869	-0.032950527	0.244467934	-0.065768305	0.269818235	-0.062361511
Optic-Chiasm	0.023125337	-0.127958689	0.004694794	0.158916402	0.482227887	-0.039736333	0.000750858	0.18893307	0.241500998	-0.066182819	0.587876673	0.030648152	9.69E-05	0.217866251	0.000152812	0.211760053	0.005826173	0.155038171	0.005449382	0.156248181
CC_Posterior	0.496066063	0.038491487	0.312025056	-0.057142998	0.059241416	-0.106407542	0.129570028	0.085589108	0.742464125	-0.018586351	0.061870361	-0.105332045	0.85318412	-0.010468126	0.622469117	-0.027846328	0.455550186	-0.042192284	0.465588177	-0.041259109
CC_Mid_Posterior	0.813017378	-0.013379845	0.907389739	-0.006580634	0.302758233	-0.058246403	0.906539108	0.006641353	0.855530863	0.010298933	0.113916101	-0.089246861	0.469172262	0.040928623	0.575620633	0.031658715	0.757370092	0.017474722	0.740420643	0.018739294
CC_Central	0.145841023	-0.082133036	0.207922268	0.071146373	0.80401306	0.01403717	0.447909396	0.042910344	0.927286953	0.00516234	0.367242109	-0.050971906	0.041287006	0.115052146	0.109724102	0.090292717	0.167617999	0.077939991	0.152003015	0.080901062
CC_Mid_Anterior	0.837264774	-0.011618406	0.912989813	0.006181077	0.594772768	-0.030083813	0.50732753	0.037491998	0.489387637	-0.039089905	0.212340723	-0.070461969	0.202100461	0.072064374	0.379482104	0.049684573	0.793782905	0.014786284	0.763072925	0.017051221
CC_Anterior	0.753088556	0.017793317	0.432525195	-0.044377489	0.144929367	-0.08231865	0.57611521	0.031617742	0.432177713	-0.04441097	0.007061659	-0.151510457	0.758198597	-0.017413136	0.556961267	-0.033216965	0.465926908	-0.041227815	0.497784814	-0.038338174
lh_G_and_S_frontomargin	0.001407036	0.179170877	0.001291718	-0.180529049	0.473640198	-0.040518577	0.683044415	0.023094535	0.00279985	-0.167876016	0.405509912	0.047028837	0.726398199	-0.019792553	0.039621692	-0.116006133	0.083991571	-0.097516228	0.095351338	-0.094136507
rh_G_and_S_frontomargin	0.014722122	0.137324413	0.004010883	-0.161692456	0.617789231	0.028221271	0.805200024	-0.013950414	0.526155531	-0.035846431	0.632206891	-0.027070023	0.51490322	-0.036826155	0.073868631	-0.100854078	0.04770408	-0.111654906	0.052960958	-0.109146322
lh_G_and_S_occipital_inf	0.697760131	0.021965492	0.719761967	-0.020293385	0.776224884	0.016078109	0.776043755	0.016091478	0.23037796	-0.067769438	0.492014843	0.038853978	0.410414024	0.046539992	0.712314236	0.020857355	0.378643926	0.049771906	0.350092805	0.052821229
rh_G_and_S_occipital_inf	0.030676096	0.121803082	0.024550046	-0.126676412	0.097013959	0.093669252	0.527721771	-0.035710913	0.022091184	-0.128932934	0.432740236	0.044356777	0.002627154	0.168949955	0.293897832	0.059322519	0.953739655	0.003281602	0.904465574	0.006789397
lh_G_and_S_paracentral	0.014370698	0.137810544	0.001468463	-0.178488598	0.971397633	0.002028286	0.985808481	-0.001006205	0.022209222	-0.128819763	0.001446832	-0.178725821	0.541888011	-0.034494281	0.027109849	-0.124525608	0.13709383	-0.083951919	0.153706408	-0.080567199
rh_G_and_S_paracentral	0.024303449	0.126893678	0.0087927	-0.147399689	0.90289588	-0.0069015	0.318074183	-0.056434287	0.627185573	-0.027469684	0.011767548	-0.141777774	0.384791696	-0.049134064	0.045250646	-0.112905659	0.291731847	-0.059588861	0.302245704	-0.058308077
lh_G_and_S_subcentral	0.001559421	0.177524917	0.002260255	-0.171463132	0.008273943	0.148549737	0.622138466	-0.027872779	0.065423942	-0.103936567	0.926026557	-0.005252077	0.001289337	0.180558248	0.340347602	0.053897649	0.342225576	0.053688706	0.317171499	0.056539482
rh_G_and_S_subcentral	0.186364989	0.074645815	0.176640874	-0.07632216	0.451279112	-0.042592824	0.5226916	-0.036146877	0.03791601	-0.117019025	0.791761093	-0.014934635	0.968226868	-0.002253248	0.275931181	-0.061573184	0.143315865	-0.082649355	0.139167255	-0.083512914
lh_G_and_S_transv_frontopol	3.38E-05	0.231358797	7.86E-05	-0.220617974	0.950187262	0.003533915	0.155753327	-0.080169688	0.233833449	-0.067270866	0.130194576	0.085450456	0.654741003	-0.025292578	0.026406018	-0.125098944	0.067085073	-0.1033055	0.070097505	-0.102193007
rh_G_and_S_transv_frontopol	0.000332581	0.200922369	0.000342204	-0.200514055	0.644486635	-0.026098235	0.294326865	0.059269918	0.08847795	-0.096140086	0.522612389	-0.03615376	0.316352703	-0.05663507	0.013549654	-0.138988314	0.01221299	-0.141047336	0.012641703	-0.140366189
lh_G_and_S_cingul-Ant	0.116497841	0.088617673	0.138241501	-0.083708299	0.312369502	0.057102402	0.792102718	-0.014909561	0.733064072	0.019291034	0.579316447	0.031352933	0.132147841	0.085020113	0.714920855	0.02065974	0.276292934	0.061526906	0.267168496	0.062707008
rh_G_and_S_cingul-Ant	6.12E-05	0.223853067	0.000205355	-0.207706556	0.481463644	0.039805639	0.265867707	-0.062877475	0.019837943	-0.13120053	0.020349585	-0.130666718	0.808275474	0.013725779	0.131539722	-0.085153564	0.201765344	-0.072117796	0.212470996	-0.070441946
lh_G_and_S_cingul-Mid-Ant	0.423958308	0.045207514	0.326462543	-0.0554659	0.572901882	-0.031884247	0.395219073	-0.048066213	0.383719564	-0.04924485	0.69426482	-0.022232861	0.865228099	0.009600747	0.591863595	-0.030321517	0.613503784	-0.028565698	0.628316695	-0.027379536
rh_G_and_S_cingul-Mid-Ant	0.00580964	0.155089771	0.008162243	-0.148805743	0.171657376	0.077207897	0.412149297	-0.046367847	0.178978847	-0.075913005	0.437831131	-0.043868159	0.007373741	0.15070731	0.586302901	0.030777365	0.383662318	0.049250771	0.383590958	0.049258152
lh_G_and_S_cingul-Mid-Post	0.145496642	0.082203048	0.059905165	-0.106132344	0.987839661	-0.000862178	0.782563644	0.015610809	0.190116126	-0.074016372	0.798864845	-0.014413839	0.03434967	0.119268167	0.376521349	0.049993598	0.701640427	0.021669246	0.676293616	0.023615535
rh_G_and_S_cingul-Mid-Post	0.182313575	0.075336201	0.164929281	-0.078434633	0.261539418	0.063448845	0.734652605	-0.019171742	0.828954215	-0.012220774	0.340189302	0.053915295	5.18E-05	0.225985445	0.025282469	0.126042015	0.18673721	0.074582943	0.195733136	0.073090632
lh_G_cingul-Post-dorsal	0.269200452	0.062441855	0.281328842	-0.0608869	0.468432649	0.040996708	0.97443973	0.001812483	0.078996643	-0.099119886	0.29221332	0.059529542	1.23E-05	0.243625141	0.01061662	0.143784745	0.115195153	0.088933768	0.108728793	0.090545638
rh_G_cingul-Post-dorsal	0.177104266	0.076240747	0.215599615	-0.069963712	0.129310034	0.085646979	0.840851674	-0.011358827	0.091232534	-0.095322673	0.880728248	0.008487731	1.23E-06	0.269328484	0.007806827	0.149641621	0.085368621	0.097087674	0.079195921	0.099054358
lh_G_cingul-Post-ventral	0.07674304	0.10002978	0.115321706	-0.089044958	0.165558374	-0.078443585	0.511215003	0.03720922	0.174403971	-0.076840085	0.286326548	0.060355824	0.845463067	0.011043139	0.700483625	-0.021792389	0.346158918	0.053338724	0.316753055	0.056678925
rh_G_cingul-Post-ventral	0.478833466	0.040044615	0.504180694	-0.037770104	0.001149527	0.182366193	0.992761332	0.000513215	0.36476084	-0.051236092	0.620426195	0.028009852	1.16E-05	0.244251252	0.016093196	0.135520137	0.013475239	0.139098137	0.011381416	0.142430978
lh_G_cuneus	0.168206688	0.077832484	0.014198378	-0.138052741	0.204208904	0.071729724	0.643185466	0.026200839	0.034574337	-0.119120761	0.914942776	-0.006041809	0.089745016	0.095761593	0.87243009	0.009083161	0.863376679	0.009733931	0.790492062	0.015027802
rh_G_cuneus	0.078883263	0.099157228	0.050669021	-0.110213266	0.968322568	-0.002246458	0.94583856	-0.003842883	0.090930553	-0.095411313	0.848691171	0.010792315	0.008223257	0.14866552	0.245560986	0.06561648	0.450048296	0.042708645	0.456620868	0.042092206
lh_G_front_inf-Opercular	0.002660619	0.168736933	0.002488013	-0.169863016	0.512221858	0.03706124	0.615799296	-0.028381074	0.044342534	-0.113383059	0.06477853	-0.104185309	0.280220375	0.061027103	0.673659179	-0.02381939	0.597827193	0.029834809	0.555954723	0.033301729
rh_G_front_inf-Opercular	0.018490374	0.132666023	0.021260763	-0.129744256	0.733742145	-0.019240103	0.537959279	-0.034830076	0.097969387	-0.09340362	0.125598339	-0.086483145	0.695160207	0.022164323	0.31133772	-0.057224093	0.232919122	-0.06740228	0.23298104	-0.067393369
lh_G_front_inf-Orbital	0.001419462	0.179030685	0.002356931	-0.17076676	0.230524263	-0.067748222	0.438176903	-0.04383509	0.01809406	-0.13311471	0.230856019	-0.067700148	0.412329112	-0.046350033	0.044461456	-0.113320076	0.138188682	-0.083719477	0.155385182	-0.080240889
rh_G_front_inf-Orbital	0.023657969	0.127471524	0.023575061	-0.127546728	0.227221962	0.068229442	0.504448811	-0.037746373	0.166990224	-0.078054949	0.802820893	-0.014124339	0.290037207	0.059798167	0.649715862	-0.025686741	0.853410249	-0.010451819	0.885136639	-0.008171793
lh_G_front_inf-Triangul	0.042986753	0.114111315	0.019470953	-0.13159084	0.945073923	-0.003897221	0.70230348	-0.021618684	0.13397653	-0.084621639	0.315383066	-0.056748478	0.638072475	-0.02660486	0.161773644	-0.079022943	0.324095495	-0.05573751	0.358283852	-0.051931025
rh_G_front_inf-Triangul	0.001360427	0.179707049	0.001863976	-0.174635454	0.472749442	-0.040600157	0.132394228	-0.084966178	0.395162833	-0.048071927	0.097602309	-0.093505432	0.067676733	-0.103083819	0.00782279	-0.14960336	0.02647085	-0.125045587	0.025225569	-0.126090729
lh_G_front_middle	0.000774014	0.188471862	0.000334821	-0.200826345	0.779033185	-0.015870945	0.622582746	-0.02783724	0.003267459	-0.165244542	0.681091159	-0.023245077	0.325240985	0.055605909	0.298910775	-0.058711079	0.726604499	-0.019777009	0.763382267	-0.017028276
rh_G_front_middle	0.008096273	0.14895841	0.011038793	-0.143027185	0.79300265	-0.014843523	0.675589732	0.023669972	0.033141502	-0.120075215	0.302468369	-0.058281275	0.793896702	-0.014777937	0.145318458	-0.082239322	0.075854579	-0.100171211	0.080759857	-0.098544676
lh_G_front_sup	6.55E-05	0.222967371	5.15E-05	-0.226067366	0.144805493	0.08234394	0.494509925	-0.038630539	0.141556806	-0.083013148	0.592650074	-0.030257203	0.039291512	0.116199288	0.617847454	-0.028216599	0.940221146	-0.004242161	0.985580182	-0.001022393
rh_G_front_sup	0.000577279	0.192881271	0.00075879	-0.188773625	0.771545983	0.016423743	0.226344	-0.068358214	0.003023048	-0.166573888	0.145787216	-0.082143967	0.520856305	0.036306475	0.192665668	-0.073593737	0.145354556	-0.082231971	0.145630217	-0.082175878
lh_G_Ins_lg_and_S_cent_ins	0.011924836	0.141517109	0.009457715	-0.146010573	0.171091212	0.077309728	0.730934882	-0.019451062	0.104720631	-0.091583012	0.92320169	-0.005453249	0.003331369	0.164911834	0.549820049	0.033819973	0.452591173	0.042469553	0.429889261	0.044631857
rh_G_Ins_lg_and_S_cent_ins	0.010511396	0.143977707	0.014922703	-0.137051492	0.098515617	0.093252679	0.749829445	-0.018036208	0.092733505	-0.09488555	0.201387231	-0.07217815	0.00580053	0.15511826	0.434724902	0.0441659	0.817234662	-0.013072602	0.834503996	-0.011818365
lh_G_insular_short	0.102190038	0.09225423	0.099761463	-0.092910884	0.007959897	0.149277554	0.921205955	-0.005595416	0.076280756	-0.100026566	0.751171205	0.017936171	2.67E-06	0.260974619	0.018961915	0.132142951	0.03224618	0.12068961	0.027682369	0.124068593
rh_G_insular_short	0.088185682	0.096228007	0.140642303	-0.083203645	0.707108352	-0.02125279	0.28242491	-0.06074863	0.08125237	-0.098385819	0.558019089	-0.033127963	0.038920004	0.116418268	0.25048639	0.064938126	0.447956046	0.042905939	0.437110189	0.043937155
lh_G_occipital_middle	0.101582073	0.092417445	0.031006657	-0.121564675	0.703728517	0.021510073	0.989698535	-0.000730375	0.14209889	-0.082900673	0.57360105	0.0318262	0.883981423	0.008254559	0.380611595	-0.049567073	0.663865004	-0.024580007	0.715106053	-0.020645709
rh_G_occipital_middle	0.075219723	0.100387909	0.038236943	-0.116825541	0.014755485	0.137278792	0.880226669	-0.008523694	0.017815514	-0.133435221	0.174533947	0.076694337	0.003926457	0.162064312	0.338673932	0.054084481	0.319024354	0.056323767	0.283273058	0.060641884
lh_G_occipital_sup	0.764663395	0.016933281	0.206652343	-0.071345018	0.969672661	0.002150667	0.969915596	-0.002133431	0.110414941	-0.090118225	0.583701598	0.030991295	0.961155489	0.002755086	0.563712007	-0.032650367	0.676857112	-0.023571971	0.732423982	-0.019339126
rh_G_occipital_sup	0.093060905	0.094790954	0.031093553	-0.121502365	0.000257999	0.204522616	0.7207386	0.020219581	0.073549223	-0.100965296	0.248446982	0.065217868	2.23E-05	0.236486593	0.083577537	0.097646187	0.055915665	0.107826098	0.048697951	0.111163519
lh_G_oc-temp_lat-fusifor	0.002654962	0.168772771	0.001741453	-0.175741861	0.695647406	-0.022127043	0.593485573	-0.030188922	0.167640008	-0.077935967	0.806279353	-0.013871554	0.181132546	0.075539584	0.95292187	0.00333968	0.855740669	0.010283812	0.839716438	0.011440957
rh_G_oc-temp_lat-fusifor	0.062889656	0.10492517	0.078756549	-0.099199013	0.482699559	0.039693589	0.862467986	-0.009799318	0.092804024	-0.094865152	0.874558186	-0.008930367	0.00049024	0.195297478	0.062238415	0.105184496	0.679384801	0.023376725	0.682525512	0.023134513
lh_G_oc-temp_med-Lingual	0.652233092	0.02548914	0.643570227	-0.026170489	0.13041023	0.085402699	0.569177968	0.032193984	0.027762845	-0.124005005	0.05731	0.107223084	4.08E-05	0.228989371	0.015994253	0.135645744	0.129381315	0.085631104	0.114216843	0.089172997
rh_G_oc-temp_med-Lingual	0.127001265	0.086164874	0.111612025	-0.089817887	9.21E-05	0.218539199	0.557693285	-0.033155366	0.078942951	-0.099137564	0.97009568	0.002120654	5.15E-08	0.300902142	0.001920764	0.174145042	0.003859101	0.162366203	0.003098221	0.166154943
lh_G_oc-temp_med-Parahip	0.000188703	0.208874312	9.10E-05	-0.218695113	0.076179189	0.100060978	0.489556156	-0.039074751	0.083387791	-0.097705919	0.705804348	-0.021352002	0.208090317	0.071120152	0.459381761	-0.041834746	0.948872793	0.003627295	0.885819074	0.008122908
rh_G_oc-temp_med-Parahip	0.004198261	0.160891777	0.00253751	-0.169533005	0.025207265	0.12610642	0.542607153	-0.034432946	0.063982217	-0.104495029	0.35282161	-0.05252322	0.030639573	0.121829557	0.932771388	0.004772008	0.722207835	0.020108615	0.697596245	0.021978017
lh_G_orbital	0.000914293	0.185923554	0.000379074	-0.199042569	0.003306004	0.16504318	0.761550091	-0.017164215	0.005253329	-0.156907818	0.039821405	0.115889959	0.002128819	0.172454778	0.837176715	0.011624781	0.874392105	0.008942289	0.808613592	0.013701096
rh_G_orbital	2.87E-05	0.233367814	3.26E-05	-0.231820568	0.64151613	0.0263326	0.124419117	-0.086752805	0.02340836	-0.127698634	0.35679302	-0.05209209	0.949875699	-0.003556048	0.017664646	-0.133610646	0.042742119	-0.114244772	0.043346136	-0.113916413
lh_G_pariet_inf-Angular	0.002703714	0.168466166	0.000465952	-0.196042902	0.55964973	-0.032990924	0.924663571	-0.005349133	0.12610603	-0.086367652	0.963843883	0.002564274	0.637370489	-0.026660435	0.050118206	-0.110475664	0.363343252	-0.051387527	0.431200104	-0.044505248
rh_G_pariet_inf-Angular	0.048717338	0.111154017	0.043001872	-0.114103089	0.889976558	-0.007825221	0.622414854	-0.027850669	0.078600138	-0.099250666	0.081947397	-0.098162962	0.265620093	0.062909989	0.54327304	-0.034376189	0.514550387	-0.036857053	0.52886306	-0.035612292
lh_G_pariet_inf-Supramar	0.012960443	0.139872838	0.001316351	-0.180229835	0.867861581	-0.009411396	0.68252076	0.023134879	0.045071055	-0.112999429	0.12415817	-0.086812745	0.512338643	0.037050988	0.453797712	-0.042356374	0.805518101	-0.013927171	0.868794481	-0.009344344
rh_G_pariet_inf-Supramar	0.052243141	0.109476276	0.046869444	-0.112074225	0.95053921	0.003508915	0.219941351	-0.069308214	0.123817955	-0.08689104	0.014505681	-0.137622599	0.271396462	-0.062156827	0.050277548	-0.11039951	0.166834063	-0.078083595	0.168924657	-0.077701746
lh_G_parietal_sup	0.0139388	0.138422497	0.001756909	-0.175598432	0.28297197	0.060679754	0.605302986	-0.029227774	0.011508471	-0.142213912	0.692439975	0.022372646	0.847762062	0.010859399	0.123735385	-0.086910068	0.607182026	-0.029075724	0.681837156	-0.023187562
rh_G_parietal_sup	0.030800599	0.121713031	0.020645936	-0.130362833	0.600872808	-0.029587096	0.415888342	-0.045998369	0.0589461	-0.106530803	0.654910561	-0.0252793	0.546691574	0.03408535	0.34266969	-0.053639401	0.255404492	-0.064269964	0.263804933	-0.063148975
lh_G_postcentral	0.002076828	0.172862526	0.000192405	-0.208606582	0.341020792	0.053822666	0.918902751	0.005759529	0.179404111	-0.075839008	0.463428435	-0.041458936	0.054606517	0.108403726	0.870737305	-0.009204747	0.928818159	0.005053339	0.892743386	0.007627228
rh_G_postcentral	0.001228726	0.181318744	0.000811273	-0.187755863	0.809237987	0.013655521	0.293791412	-0.059335574	0.246223821	-0.065524642	0.019719916	-0.131325368	0.593454322	0.030191476	0.209264147	-0.070937421	0.284083006	-0.060540147	0.278652504	-0.061226057
lh_G_precentral	6.27E-05	0.223545246	4.04E-05	-0.229141302	0.049594374	0.110727447	0.457358925	-0.042023295	0.003097329	-0.166159859	0.79088997	-0.014998585	0.044561004	0.113267463	0.67826044	-0.023463539	0.824295244	-0.012559067	0.876218556	-0.008811201
rh_G_precentral	0.003026026	0.166557113	0.002168156	-0.172152263	0.626384212	0.027533593	0.599112527	-0.029730198	0.200226691	-0.072363909	0.030669897	-0.121807574	0.707248573	0.021242125	0.300876001	-0.058473237	0.559657784	-0.032990248	0.590029462	-0.030471655
lh_G_precuneus	0.011468704	0.142281623	0.013597234	-0.138918372	0.077272544	0.099692476	0.9133566	-0.006154918	0.026281197	-0.125201991	0.999265416	-5.21E-05	4.92E-05	0.226651194	0.08049004	0.098632036	0.313404114	0.056980642	0.28420441	0.060524915
rh_G_precuneus	0.044812361	0.113135054	0.045714545	-0.112664879	0.514499855	-0.036861479	0.350028997	-0.052828214	0.065132341	-0.1040487	0.947557283	-0.003720758	0.007047307	0.151548149	0.285806793	0.060324272	0.897454527	0.007290315	0.912480329	0.006217415
lh_G_rectus	1.02E-05	0.24583222	3.54E-06	-0.257838895	0.973773674	-0.00185973	0.058852365	-0.106570033	0.00225933	-0.171469922	0.546263513	-0.034121719	0.23887868	-0.066552166	0.002631463	-0.168922392	0.010477244	-0.144040703	0.011905973	-0.141548209
rh_G_rectus	0.000609383	0.192074765	0.000441856	-0.196818967	0.944174866	0.003961116	0.585535185	-0.030840456	0.071797207	-0.101582441	0.123279432	-0.087015316	0.47718465	-0.040194789	0.020399496	-0.13061527	0.001035639	-0.183995218	0.001147958	-0.182387605
lh_G_subcallosal	0.548237948	-0.033954084	0.909091104	0.00645921	0.918961728	0.005755327	0.330906695	0.054959367	0.909079142	-0.006460064	0.012333228	0.140854201	0.639722034	-0.026474368	0.304372775	-0.058052572	0.80507505	-0.013959547	0.886993105	-0.008038822
rh_G_subcallosal	0.179422509	0.075835809	0.193494865	-0.073457164	0.094667115	-0.094330685	0.695455993	-0.022141688	0.772366126	-0.016363115	0.399523412	0.047630368	0.107045371	-0.090977597	0.054110451	-0.108625607	0.071175472	-0.101804399	0.073026532	-0.101148149
lh_G_temp_sup-G_T_transv	0.002061268	0.172986372	0.001476419	-0.178402149	0.743834426	0.018483867	0.57319144	-0.031860203	0.045149464	-0.11295845	0.840790482	-0.011363254	0.148870892	0.08152243	0.76764719	-0.016712216	0.759515465	0.01731529	0.712791514	0.020821152
rh_G_temp_sup-G_T_transv	0.646738846	0.025920838	0.68979964	-0.022575139	0.000384426	0.198840163	0.347429341	-0.053113519	0.080544345	-0.098614434	0.050249367	0.110412963	9.15E-07	0.2724303	0.00584654	0.154974789	0.113767936	0.089283308	0.108597925	0.090579029
lh_G_temp_sup-Lateral	1.18E-05	0.244065121	6.71E-06	-0.250632024	0.054519022	0.108442739	0.673172263	-0.023857102	0.01022124	-0.144518803	0.195821552	-0.073076216	0.129128861	0.08568736	0.292120007	-0.059541034	0.59419011	-0.030131379	0.658154423	-0.025025533
rh_G_temp_sup-Lateral	0.033806797	0.119627764	0.014527463	-0.137592415	0.021822943	0.129192075	0.825591168	0.012464925	0.042187722	-0.114549611	0.494229893	0.038655586	0.002208532	0.171846924	0.597834845	0.029834186	0.665746529	0.024433548	0.598635823	0.029768984
lh_G_temp_sup-Plan_polar	0.000140309	0.212916716	9.96E-05	-0.21749819	0.653595213	0.025382344	0.555794271	-0.033315248	0.027098607	-0.124534665	0.797316172	-0.014527271	0.37367185	0.050292422	0.265031503	-0.062987361	0.545405264	-0.03419468	0.57580818	-0.031643176
rh_G_temp_sup-Plan_polar	0.002039798	0.173158667	0.002566732	-0.169340913	0.784383059	-0.015476877	0.303074738	-0.058208352	0.084091755	-0.09748486	0.845074772	0.011053513	0.380631638	-0.04956499	0.030189936	-0.122157729	0.17174988	-0.077191282	0.198980282	-0.072564286
lh_G_temp_sup-Plan_tempo	0.033707923	0.119693786	0.028512217	-0.123420358	0.028094472	0.123744626	0.891985041	-0.007681485	0.082270473	-0.098059888	0.931723437	0.004846574	0.061711277	0.105396045	0.676032679	0.023635713	0.385093765	0.049102885	0.323636699	0.055790304
rh_G_temp_sup-Plan_tempo	0.312807545	0.057050818	0.349409243	-0.052896109	0.01011418	0.144721895	0.516168918	0.036715407	0.19405763	-0.073364717	0.987173499	0.000909414	9.64E-06	0.246447562	0.023168696	0.127918671	0.057722384	0.107047066	0.050206326	0.110433524
lh_G_temporal_inf	3.52E-05	0.230833892	1.87E-05	-0.238569436	0.137775439	0.083807044	0.678479829	-0.023446596	0.005556477	-0.155896805	0.756291507	0.017554929	0.153226786	0.08066092	0.470416941	-0.040814178	0.845074726	0.011053516	0.767665883	0.016710832
rh_G_temporal_inf	0.001199539	0.181697333	0.002062784	-0.172974265	0.341178514	0.053805112	0.494997488	-0.038586947	0.095104853	-0.094206329	0.661854784	0.024736665	0.072871507	0.101202586	0.839694918	-0.011442514	0.266397119	-0.062808027	0.258444236	-0.063861434
lh_G_temporal_middle	0.025478543	0.125874872	0.002165955	-0.172169056	0.992412812	-0.000537925	0.226597499	0.068320997	0.078560346	-0.09926382	0.235626184	-0.06701425	0.934393974	-0.004656572	0.180125771	-0.075713733	0.753073241	-0.017794457	0.838334732	-0.011540949
rh_G_temporal_middle	0.021063634	0.129940878	0.019084549	-0.132008772	0.006973596	0.151742823	0.701217611	-0.021701497	0.163514734	-0.078697295	0.494283707	0.038650772	0.000111039	0.216055647	0.143266133	0.082659593	0.142881533	0.082738861	0.126231311	0.086339208
lh_Lat_Fis-ant-Horizont	0.144904219	0.082323783	0.173415031	-0.076893345	0.005512294	0.156041024	0.972472612	-0.001952025	0.304513092	-0.058035759	0.60950025	0.028888423	9.03E-06	0.247204108	0.02110501	0.129899477	0.014567367	0.13753722	0.012497155	0.140593543
rh_Lat_Fis-ant-Horizont	0.016351855	0.13519494	0.0162974	-0.135263027	0.672278485	0.023926353	0.228454335	-0.068049281	0.0185646	-0.132582921	0.657799292	-0.02505329	0.095830087	0.094001301	0.615176894	0.028431103	0.842834578	-0.01121543	0.854265994	-0.010390115
lh_Lat_Fis-ant-Vertical	0.010893368	0.143285201	0.005544809	-0.155934791	0.356045976	0.052172957	0.998802915	8.49E-05	0.017135451	-0.134236496	0.260653332	-0.063566615	0.030843867	0.121681809	0.878555354	0.008643552	0.474232445	0.040464383	0.42867608	0.044749232
rh_Lat_Fis-ant-Vertical	0.014996746	0.136951557	0.026093621	-0.12535764	0.742119157	-0.01861216	0.49155103	-0.03889558	0.09982217	-0.092894316	0.408091101	-0.046771108	0.03620416	0.118075131	0.603484159	0.029375152	0.587010752	0.030719228	0.576469637	0.031588389
lh_Lat_Fis-post	0.279089634	0.061170512	0.230173219	-0.067799144	0.000472152	0.195849266	0.884511808	-0.008216557	0.159251461	-0.079499387	0.888453335	0.007934262	3.39E-07	0.282622819	0.005830482	0.155024745	0.006153465	0.154042825	0.004846135	0.158351757
rh_Lat_Fis-post	0.916133124	-0.005956942	0.978403352	0.001531348	0.001770691	0.175471512	0.913076111	0.006174922	0.67048607	-0.024065338	0.721189509	0.020185517	2.09E-07	0.287455019	0.000829128	0.187423445	0.006485434	0.153080595	0.005803409	0.155109252
lh_Pole_occipital	0.00981948	0.145290942	0.005995209	-0.154518022	0.410449182	-0.046536499	0.31150601	-0.057204226	0.000941302	-0.185474769	0.037917976	-0.117017835	0.214690918	-0.070102097	0.025470281	-0.125881893	0.288770483	-0.059955157	0.333602416	-0.054654248
rh_Pole_occipital	0.001575886	0.177356004	0.002179874	-0.172063121	0.152969707	-0.080711246	0.032894506	-0.120243284	0.021467012	-0.129540222	0.008652262	-0.147704942	0.032245478	-0.120690097	0.010489055	-0.144018896	0.004309786	-0.160430412	0.004129022	-0.161183811
lh_Pole_temporal	1.57E-06	0.266740045	6.11E-08	-0.299302118	0.600840977	0.029589682	0.163772581	-0.07864929	0.002238865	-0.171620865	0.4902084	-0.039016126	0.588951706	-0.030559978	0.006116813	-0.154151897	0.007564206	-0.150231936	0.008337524	-0.148405387
rh_Pole_temporal	1.81E-07	0.288856786	1.25E-07	-0.292481498	0.89772873	0.007270713	0.393940488	-0.048196228	0.005993211	-0.15452409	0.625999087	-0.027564319	0.200825037	0.072268039	0.192602456	-0.073604166	0.02160224	-0.129407367	0.022321829	-0.128712283
lh_S_calcarine	6.99E-05	0.222131494	1.47E-05	-0.241504511	0.917562181	0.005855073	0.367872599	-0.050904953	0.020155822	-0.130867491	0.166476321	-0.078149295	0.353181435	0.052484033	0.376368043	-0.050009639	0.21387433	-0.070226815	0.227689275	-0.068161044
rh_S_calcarine	0.005640956	0.155623897	0.004827175	-0.15842162	0.835274474	-0.011762545	0.303482664	-0.058159349	0.182874281	-0.075239984	0.489883112	-0.039045359	0.147136723	0.081870745	0.976070843	0.001696785	0.969114483	0.002190269	0.964662883	0.00250615
lh_S_central	0.006321888	0.153548984	0.001247702	-0.181077018	0.285086028	0.060414429	0.356419165	-0.052132546	0.184682676	-0.074931136	0.004176967	-0.160981122	0.391467334	0.048448438	0.527125215	-0.035762505	0.830615861	-0.012100226	0.851923667	-0.010559039
rh_S_central	0.019103864	0.131987707	0.014668882	-0.137397403	0.602056834	0.029490946	0.181456011	-0.075483783	0.233470331	-0.067323013	1.72E-05	-0.239575554	0.696198895	0.022084856	0.368266738	-0.050863135	0.260139118	-0.063635086	0.268449202	-0.062539727
lh_S_cingul-Marginalis	0.051510981	0.109816733	0.009644849	-0.145635331	0.452454327	-0.042482401	0.736241389	-0.019052515	0.007355057	-0.150754529	0.445326785	-0.043154612	0.251586854	0.064787835	0.91001101	-0.00639357	0.168586124	-0.077763339	0.168953995	-0.077696413
rh_S_cingul-Marginalis	0.02802897	0.123795846	0.021641506	-0.129368925	0.719087942	0.020344341	0.349366956	-0.052900744	0.051849413	-0.109658863	0.772425876	-0.016358699	0.001541588	0.177709718	0.207521657	0.071208943	0.739403149	0.018815499	0.732790229	0.019311607
lh_S_circular_insula_ant	0.057044722	0.107336867	0.061561859	-0.105456279	0.060924558	0.105714553	0.858210057	-0.010105884	0.073844024	-0.100862632	0.69060108	0.022513645	1.52E-05	0.241113452	0.06705664	0.103316193	0.084422434	0.097381534	0.076993302	0.099786187
rh_S_circular_insula_ant	0.000424168	0.197414089	0.000487409	-0.195382588	0.564854672	0.032554786	0.14777234	-0.081742718	0.147556141	-0.081786218	0.250283132	-0.064965935	0.081387611	0.098342335	0.862927808	-0.009766229	0.480155549	-0.039924402	0.49053185	-0.03898707
lh_S_circular_insula_inf	0.13467256	0.084471073	0.116071514	-0.088720815	0.001574522	0.17736993	0.691989806	0.02240715	0.210498587	-0.070746051	0.947312044	-0.003738182	0.000205635	0.207687706	0.103013307	0.092034435	0.063001381	0.104880903	0.05171706	0.1097205
rh_S_circular_insula_inf	0.096733747	0.093747553	0.087985349	-0.096288407	0.001972807	0.173707103	0.970244318	0.002110108	0.213500319	-0.070284051	0.883136282	0.008315121	0.000116421	0.215424238	0.108026054	0.090725313	0.120362421	0.08769591	0.108453003	0.090616042
lh_S_circular_insula_sup	0.056479838	0.107580624	0.037316847	-0.11738399	0.003871392	0.162310761	0.867549765	0.00943381	0.116186216	-0.088693036	0.683362586	0.023070029	2.20E-06	0.263057294	0.029916403	0.12235942	0.020093437	0.13093249	0.016654847	0.134819676
rh_S_circular_insula_sup	0.127306333	0.086096027	0.128788512	-0.085763336	0.012534773	0.140534154	0.347683275	-0.053085591	0.222440072	-0.06893515	0.568258384	0.032270619	1.67E-06	0.2660707	0.025266154	0.126055973	0.041892051	0.114713569	0.03670532	0.11776164
lh_S_collat_transv_ant	0.007540498	0.150290522	0.0099559	-0.145025669	0.053776084	0.108776118	0.826811044	-0.012376338	0.191519592	-0.073783211	0.753248438	-0.01778141	0.002492146	0.169835231	0.343302398	0.053569228	0.274617816	0.061741546	0.260268595	0.063617837
rh_S_collat_transv_ant	0.024121336	0.127055355	0.045709725	-0.11266737	0.000364696	0.199599882	0.739053665	-0.018841681	0.069995858	-0.102229902	0.75061445	0.017977674	9.44E-06	0.246690165	0.070397061	0.10208453	0.149472894	0.081402236	0.136388206	0.084102483
lh_S_collat_transv_post	0.030398996	0.122004629	0.027797537	-0.123977641	0.238554382	-0.06659804	0.614792207	-0.028462035	0.369270644	-0.050756745	0.207393125	0.071229036	0.369607897	0.050721045	0.867404168	-0.009444277	0.735109928	-0.019137414	0.736681187	-0.019019527
rh_S_collat_transv_post	0.338219416	0.054135321	0.322971983	-0.055866879	0.563603486	-0.03265945	0.997711126	-0.000162277	0.681875036	-0.023184643	0.319326759	-0.056288638	0.075098925	0.10042931	0.378206142	0.049817568	0.420241932	-0.045570614	0.41435182	-0.046149964
lh_S_front_inf	0.052712763	0.109259985	0.023796998	-0.127345923	0.793623397	-0.014797984	0.979730651	-0.001437212	0.09667136	-0.09376501	0.937004137	-0.004470916	0.560547373	0.032915569	0.486344438	-0.039364038	0.918607736	-0.005780554	0.966028224	-0.002409259
rh_S_front_inf	0.001750672	0.17565617	0.001657539	-0.176541495	0.380868049	-0.049540424	0.149265267	-0.081443649	0.03461544	-0.119093881	0.421614698	-0.045436274	0.95019756	0.003533184	0.163295218	-0.078738209	0.092745122	-0.094882189	0.094286636	-0.094439147
lh_S_front_middle	0.007413543	0.150607071	0.009979455	-0.144980191	0.160757894	-0.079214143	0.326109608	-0.055506317	0.026845525	-0.124739408	0.820563144	0.012830382	0.077268258	-0.099693912	0.016663374	-0.134809202	0.036232687	-0.118057188	0.036615027	-0.117817852
rh_S_front_middle	0.000529675	0.194157216	0.001884082	-0.174460278	0.41772207	0.045817881	0.202676271	-0.071972732	0.401754634	-0.047405547	0.008645376	-0.147720022	0.157797375	-0.079776652	0.021461697	-0.129545459	0.023769626	-0.127370601	0.023495997	-0.127618659
lh_S_front_sup	0.006196632	0.153915111	0.00476065	-0.158668711	0.339922645	-0.053945031	0.516755826	-0.0366641	0.123857839	-0.086881853	0.290500721	-0.059740837	0.322602429	-0.055909495	0.038347554	-0.116759173	0.121877216	-0.087340897	0.128368556	-0.085857298
rh_S_front_sup	0.02560846	0.125764734	0.025105899	-0.12619349	0.051522312	-0.109811433	0.081996933	-0.098147136	0.068862646	-0.102644219	0.027734997	-0.124026991	0.503834078	-0.037800792	0.075892529	-0.100158304	0.047148547	-0.111933314	0.042383371	-0.114441649
lh_S_interm_prim-Jensen	0.376168778	0.050030496	0.221215364	-0.069117626	0.225885277	0.068425637	0.307929949	0.057627905	0.273146126	-0.061930855	0.978128615	-0.001550833	0.013853352	0.138545539	0.394313102	0.048158312	0.366671375	0.051032575	0.340695664	0.053858868
rh_S_interm_prim-Jensen	0.083113181	0.09779256	0.075576949	-0.100265793	0.372142863	0.050453344	0.758391429	-0.017398805	0.685927217	-0.022872648	0.982654247	-0.001229877	0.38176503	0.049447302	0.828473429	-0.012255665	0.459219071	0.041849893	0.451825586	0.042541457
lh_S_intrapariet_and_P_trans	0.012968537	0.139860449	0.015495331	-0.136289666	0.203910616	0.071776915	0.39887017	-0.047696331	0.07231187	-0.101399891	0.992545843	0.000528493	0.007812067	0.149629054	0.52955758	0.035552329	0.498160531	0.038304697	0.46681081	0.041146213
rh_S_intrapariet_and_P_trans	0.014947356	0.13701817	0.007833915	-0.149576733	0.493224083	0.038745613	0.453872144	-0.042349398	0.042766417	-0.114231488	0.400012673	-0.047581005	0.181044666	0.075554757	0.641392245	-0.026342384	0.674941665	-0.023720112	0.706329655	-0.021312028
lh_S_oc_middle_and_Lunatus	0.005972616	0.154586776	0.009515651	-0.1458937	0.516732921	0.036666102	0.598815438	-0.029754369	0.189752091	-0.074077056	0.227523361	0.068185317	0.344534142	0.053432853	0.933458597	-0.004723115	0.908762561	0.006482656	0.881153059	0.008457274
rh_S_oc_middle_and_Lunatus	0.023351819	0.127750368	0.004813143	-0.158473482	0.526543822	-0.035812815	0.404543451	-0.047125588	0.119793901	-0.087830049	0.125283767	-0.086554887	0.501078207	-0.038045183	0.081746577	-0.098227197	0.150340938	-0.081229571	0.167491114	-0.0779632
lh_S_oc_sup_and_transversal	0.006232662	0.153809121	0.003371104	-0.164707882	0.942075944	0.004110303	0.519405571	-0.036432836	0.07337127	-0.10102743	0.925943717	-0.005257975	0.016647324	0.134828921	0.629400056	0.02729326	0.829961805	-0.01214767	0.848012869	-0.010841289
rh_S_oc_sup_and_transversal	0.002304077	0.171144175	0.001762748	-0.175544547	0.239477966	0.066467508	0.828159801	-0.012278427	0.017398977	-0.133922761	0.541494601	-0.034527852	0.016702352	0.134761382	0.78039914	0.015770258	0.734941273	0.019150073	0.706825369	0.021274315
lh_S_occipital_ant	0.040448079	0.115528589	0.057849102	-0.106993189	0.740822506	-0.018709206	0.283193023	-0.060651948	0.077809752	-0.099512963	0.92338892	-0.005439913	0.031700842	0.121071001	0.405416625	0.04703817	0.602635158	0.029444014	0.587871601	0.030648568
rh_S_occipital_ant	0.064593215	0.104257106	0.04403955	-0.113544166	0.76005358	-0.017275322	0.691222968	-0.022465945	0.309168779	-0.057480768	0.366403292	-0.051061092	0.944370287	-0.003947227	0.36098776	-0.05163997	0.986507806	-0.000956616	0.970250462	0.002109673
lh_S_oc-temp_lat	0.045122763	0.112972399	0.040444724	-0.115530511	0.822456163	-0.012692728	0.203189972	0.071891134	0.359893087	-0.051757639	0.594916851	-0.030072054	0.007069394	0.151490171	0.511566462	0.037118798	0.21448095	0.070134133	0.196866635	0.07290618
rh_S_oc-temp_lat	0.039060699	0.11633513	0.048886905	-0.111071046	0.278945715	0.061188792	0.345894575	-0.053282589	0.108403105	-0.090628795	0.860834636	-0.009916883	0.019503173	0.131556318	0.623115006	0.027794677	0.773582703	-0.016273215	0.7740225	-0.016240726
lh_S_oc-temp_med_and_Lingual	0.349456395	0.05289094	0.432970533	-0.044334602	0.453583575	-0.042376449	0.722131958	-0.020114344	0.139062874	-0.083534894	0.748865845	-0.018108085	0.080233764	0.09871523	0.346649358	0.053199382	0.932893462	-0.004763323	0.925100551	-0.005318015
rh_S_oc-temp_med_and_Lingual	0.244623008	0.065746736	0.258034409	-0.063916319	0.004826866	0.158422758	0.774243557	-0.016224398	0.217257154	-0.069712358	0.887193689	0.008024457	2.79E-05	0.233724032	0.038493024	0.116672137	0.039033424	0.116351228	0.03417878	0.119380839
lh_S_orbital_lateral	0.001758234	0.175586188	0.002702832	-0.168471668	0.68268249	-0.023122417	0.234979915	-0.067106599	0.052395577	-0.109405893	0.901575858	0.006995792	0.80500735	0.013964495	0.305122886	-0.05796275	0.113357707	-0.089384412	0.117786706	-0.08830764
rh_S_orbital_lateral	0.119115161	0.087990845	0.167584078	-0.077946195	0.629534635	-0.027282547	0.583018637	0.031047535	0.581364558	-0.03118387	0.14893415	-0.081509782	0.810756626	0.01354471	0.571763463	-0.031978834	0.551627456	-0.033666995	0.56300438	-0.032709605
lh_S_orbital_med-olfact	0.146644369	0.081970205	0.156888687	-0.0799509	0.879282575	-0.008591395	0.833185052	0.011913945	0.773578918	-0.016273495	0.05953008	-0.106287548	0.043099184	0.114050195	0.306945702	0.057745082	0.477012632	0.040210472	0.470290701	0.040825778
rh_S_orbital_med-olfact	0.021346345	0.129659386	0.017311285	-0.134026698	0.986662193	0.000945669	0.441582637	-0.043510172	0.124107848	-0.086824315	0.583901701	0.030974823	0.151262348	0.081047116	0.937541788	0.004432679	0.948463808	-0.003656351	0.979212231	-0.001473979
lh_S_orbital-H_Shaped	7.22E-06	0.249793082	9.14E-06	-0.247074382	0.072737474	-0.101249728	0.382878547	-0.049331886	0.051386783	-0.109874884	0.925736316	0.005272743	0.015021	-0.136918916	0.000922403	-0.185787534	0.011383062	-0.142428153	0.012249203	-0.140988993
rh_S_orbital-H_Shaped	7.31E-06	0.249653585	5.11E-06	-0.253728381	0.086331908	-0.096791182	0.018766752	-0.132358052	0.073594845	-0.100949386	0.230070219	-0.067814096	0.010874176	-0.143319479	0.000141082	-0.212842424	0.000443769	-0.196755937	0.000418655	-0.197604317
lh_S_parieto_occipital	0.134386517	0.084532878	0.069906712	-0.102262295	0.952650064	0.003358984	0.888928934	-0.007900213	0.104021928	-0.091767043	0.931410992	0.004868807	0.008652765	0.147703841	0.219939378	0.06930851	0.418687249	0.045723068	0.393539891	0.048237016
rh_S_parieto_occipital	0.054662421	0.108378826	0.046093212	-0.112469852	0.198595434	-0.07262634	0.424548804	-0.045149991	0.076926081	-0.099808787	0.964294057	-0.002532325	0.075578157	0.100265381	0.521027537	0.036291573	0.811946487	-0.013457926	0.803717966	-0.014058744
lh_S_pericallosal	0.431853291	0.044442243	0.438149923	-0.04383767	0.001501351	0.178134	0.948018942	-0.003687957	0.330048097	-0.055056884	0.658526845	0.02499643	2.56E-05	0.234793899	0.024812492	0.126447239	0.021457307	0.129549785	0.018278931	0.132904354
rh_S_pericallosal	0.530242433	0.035493241	0.55101015	-0.033719216	0.001487268	0.178284955	0.973739718	0.001862139	0.382879589	-0.049331778	0.67968724	0.023353382	8.71E-06	0.247629669	0.013196166	0.139514806	0.013304534	0.139352096	0.011264237	0.142633078
lh_S_postcentral	0.003934411	0.162028972	0.001644859	-0.176665536	0.870133294	0.009248141	0.5151914	-0.036800927	0.017071996	-0.134312669	0.050793291	-0.110154395	0.44966135	0.042745094	0.293243806	-0.059402803	0.392033014	-0.048390666	0.413518641	-0.046232305
rh_S_postcentral	0.011675109	0.141932406	0.007229641	-0.151074301	0.975630899	0.001727991	0.314851689	-0.056810723	0.022335792	-0.128698989	0.093668012	-0.094616244	0.355160004	0.052269001	0.481720589	-0.039782331	0.506257794	-0.037586436	0.52854043	-0.03564016
lh_S_precentral-inf-part	0.008754854	0.147481521	0.003029608	-0.166536955	0.471304336	-0.040732685	0.802903611	-0.01411829	0.033224907	-0.120018703	0.216928439	-0.069762096	0.052478968	0.109367461	0.916589134	0.005924433	0.522318852	0.036179269	0.498685686	0.038257928
rh_S_precentral-inf-part	0.283791121	0.060576788	0.273947754	-0.061827653	0.520007827	-0.036380357	0.57894686	-0.03138347	0.128737431	-0.085774752	0.288545496	-0.059983089	0.03047693	0.121947785	0.400608538	0.047520936	0.657721465	0.025059374	0.662888108	0.024656113
lh_S_precentral-sup-part	0.000966082	0.185073328	0.000544769	-0.193741536	0.639694438	-0.026476549	0.72952577	-0.019557054	0.057578873	-0.107108203	0.198474642	-0.072645834	0.078569042	0.099260945	0.993160472	-0.000484916	0.914853316	-0.006048187	0.939358005	-0.00430353
rh_S_precentral-sup-part	0.000294008	0.202677955	0.00069211	-0.190164955	0.617943728	0.028208873	0.307983276	-0.057621563	0.313874069	-0.056925422	0.001286743	-0.180590127	0.903774695	-0.006838734	0.116740999	-0.088558978	0.130016852	-0.085489859	0.127142725	-0.086132934
lh_S_suborbital	0.0714955	0.101689953	0.100493499	-0.092711628	0.628376716	0.027374755	0.417211503	-0.045868087	0.293564254	-0.059363452	0.274361415	-0.061774478	0.696994232	0.022024037	0.698382782	-0.021917915	0.521192869	-0.036277186	0.508568953	-0.037382534
rh_S_suborbital	0.220735764	0.06918928	0.226910445	-0.068275092	0.618715902	-0.02814693	0.874195544	-0.0089564	0.237615034	0.066731164	0.07739595	0.099651149	0.455432599	0.042203283	0.926298143	-0.00523274	0.970753522	0.002073982	0.980527355	0.00138071
lh_S_subparietal	0.046023655	0.112505575	0.034621644	-0.119089827	0.849439495	0.010738296	0.380748246	-0.049552872	0.149896292	-0.081317922	0.271510965	0.062142008	0.037884703	0.117037973	0.585429189	0.03084917	0.526868643	0.035784704	0.510018977	0.037254853
rh_S_subparietal	0.003040635	0.16647503	0.003086775	-0.166218131	0.587062598	-0.030714971	0.65508156	-0.02526591	0.076082683	-0.10009371	0.586534885	-0.030758308	0.237059038	0.066810134	0.70772484	-0.021205908	0.524318305	-0.036005658	0.511501362	-0.037124517
lh_S_temporal_inf	0.000304681	0.202171671	0.000227627	-0.206275965	0.340436084	0.053887788	0.343003119	-0.053602411	0.125356753	-0.086538229	0.491561856	-0.038894609	0.101854873	0.092344113	0.614330012	-0.028499211	0.715955202	-0.020581393	0.768425425	-0.0166546
rh_S_temporal_inf	0.045796326	0.112622645	0.071071297	-0.101841744	0.930228835	0.004952934	0.635015011	-0.026847103	0.029257726	-0.122851653	0.089436749	-0.095853281	0.366501938	0.051050597	0.947828157	-0.003701512	0.643623252	-0.026166307	0.685409497	-0.022912471
lh_S_temporal_sup	0.008673461	0.147658584	0.00480371	-0.158508424	0.544541532	0.034268164	0.544664135	0.03425773	0.018765109	-0.132359872	0.990989975	-0.000638807	0.001650301	0.176612195	0.243615395	0.065887052	0.165157359	0.078392441	0.139167638	0.083512834
rh_S_temporal_sup	0.103918712	0.091794312	0.118000888	-0.088256377	0.036943301	0.117614045	0.783878159	-0.015514035	0.163457847	-0.078707894	0.96969977	-0.002148743	2.82E-07	0.284457759	0.004655537	0.159065545	0.027316408	0.124359774	0.025649645	0.125729919
lh_S_temporal_transverse	0.328359066	0.055249198	0.137219586	-0.083925148	0.870931582	0.009190791	0.201321917	0.072188584	0.027313294	-0.124362267	0.003342045	0.16485682	0.682378653	0.023145829	0.745973243	-0.018324026	0.831868322	-0.0120094	0.903836095	-0.00683435
rh_S_temporal_transverse	0.358743994	0.051881398	0.347928578	-0.053058624	0.004695489	0.158913772	0.930771635	0.004914305	0.418897887	-0.045702393	0.807168311	0.013806623	3.39E-06	0.258309829	0.007771296	0.149727041	0.017597043	0.133689677	0.015009362	0.136934573
p-values not corrected for multiple comparisons
