## Supplementary material for "The impact of FreeSurfer versions on structural neuroimaging analyses of Parkinson’s disease": Table S1: Table_S9.csv

Table S9
Correlation between quality metrics and software variability in surface area across the main sample (FreeSurfer 7 vs 6)
	cjv	cjv	cnr	cnr	fber	fber	qi1	qi1	qi2	qi2	rpve	rpve	snr_gm	snr_gm	snr_total	snr_total	snrd_gm	snrd_gm	snrd_total	snrd_total
	p	r	p	r	p	r	p	r	p	r	p	r	p	r	p	r	p	r	p	r
lh_G_and_S_frontomargin	0.000393127	0.198516605	0.00054762	-0.193664212	0.494472102	-0.038633921	0.993526714	-0.000458949	0.006140107	-0.154082508	0.342688174	0.05363735	0.801570767	-0.014215782	0.064763417	-0.104191158	0.259637696	-0.063701944	0.281273937	-0.060893835
rh_G_and_S_frontomargin	0.014716512	0.137332093	0.011922033	-0.141521728	0.341575668	0.053760932	0.22857415	0.068031802	0.367339256	-0.050961585	0.221251196	0.069112277	0.228997039	0.067970162	0.911196743	-0.006308975	0.80405761	0.014033913	0.776864594	0.0160309
lh_G_and_S_occipital_inf	0.004563398	0.159420092	0.005436613	-0.156290491	0.742865226	-0.018556346	0.788812911	-0.015151142	0.015563836	-0.136200186	0.864524356	-0.009651365	0.763181257	-0.017043185	0.242990191	-0.065974319	0.57708682	-0.031537297	0.599772652	-0.029676511
rh_G_and_S_occipital_inf	0.150474899	0.081202992	0.148672807	-0.081562059	0.617810169	0.028219591	0.714939468	-0.02065833	0.064067475	-0.104461718	0.181339155	0.075503934	0.187063855	0.074527844	0.635164296	0.026835264	0.919177332	0.005739962	0.870644397	0.009211421
lh_G_and_S_paracentral	0.002056109	0.173027618	0.000366954	-0.199511012	0.541682126	-0.034511848	0.960328712	-0.002813774	0.07809813	-0.099417013	0.035523246	-0.118507016	0.188522703	-0.074282625	0.00831642	-0.148453192	0.106386455	-0.091148131	0.114243937	-0.08916635
rh_G_and_S_paracentral	0.075706334	0.10022168	0.038325447	-0.116772425	0.07892713	0.099142775	0.040980464	-0.115225282	0.58378847	-0.030984144	0.028291574	-0.123591118	0.077421307	-0.099642664	0.01543918	-0.136363268	0.079364725	-0.098998956	0.081135866	-0.098423327
lh_G_and_S_subcentral	0.001435552	0.178850814	0.003298745	-0.165080941	0.063463834	0.104698357	0.472461065	-0.040626586	0.149493573	-0.081398114	0.799705132	0.014352316	0.03348832	0.119841015	0.822839833	0.012664838	0.705463527	0.021377944	0.668002201	0.02425818
rh_G_and_S_subcentral	0.456278888	0.042124157	0.388663415	-0.048735547	0.684903342	-0.022951415	0.238108029	-0.066661251	0.453330912	-0.042400142	0.779444162	0.015840646	0.365838079	0.051121259	0.938511484	-0.004363723	0.639392246	-0.026500445	0.599920894	-0.029664458
lh_G_and_S_transv_frontopol	0.131397971	0.08518474	0.142264921	-0.082866289	0.576588639	-0.031578536	0.837716856	-0.011585676	0.541498276	0.034527538	0.094531222	0.094369384	0.79739939	0.014521174	0.508920734	-0.037351541	0.725240282	0.019879828	0.726146024	0.019811556
rh_G_and_S_transv_frontopol	0.290338585	0.059760884	0.342184189	-0.053693303	0.435709066	0.044071433	0.002068711	0.17292703	0.528965002	-0.035603488	0.126044461	0.086381639	0.005892514	0.154832437	0.198527524	0.072637299	0.463621554	0.041441047	0.458854941	0.041883806
lh_G_and_S_cingul-Ant	0.495171051	0.038571434	0.497892865	-0.038328545	0.102213019	0.092248075	0.46169209	0.041619964	0.480076366	0.039931597	0.116082211	0.088718223	0.008415192	0.148230378	0.110538922	0.090087001	0.024580194	0.126649979	0.023888898	0.127263247
rh_G_and_S_cingul-Ant	0.000139741	0.212971452	0.000771769	-0.18851602	0.682370215	0.023146479	0.248756572	-0.065175299	0.014717665	-0.137330515	0.204918507	-0.071617659	0.271310082	0.062168009	0.517025351	-0.036640549	0.543073651	-0.03439318	0.544461202	-0.034275001
lh_G_and_S_cingul-Mid-Ant	0.817098298	0.01308253	0.649238156	-0.025724276	0.448456931	-0.042858659	0.612602695	-0.028638254	0.315622326	-0.056720473	0.546388585	0.034111091	0.707573409	0.021217423	0.949276441	-0.003598618	0.639393434	-0.026500351	0.649467178	-0.025706279
rh_G_and_S_cingul-Mid-Ant	0.003312364	0.165010162	0.009407899	-0.146111574	0.53650008	-0.034955108	0.241016189	-0.06625089	0.076616248	-0.099913161	0.039701569	-0.115959609	0.863600167	-0.009717851	0.178076425	-0.076070461	0.243857821	-0.065853256	0.234814012	-0.067130335
lh_G_and_S_cingul-Mid-Post	0.070094055	0.102194258	0.017087971	-0.134293469	0.531165675	-0.035413645	0.970776738	-0.002072335	0.082815769	-0.097886656	0.911465906	-0.006289774	0.921764498	-0.005555624	0.271515068	-0.062141477	0.307982389	-0.057621668	0.33589264	-0.054396268
rh_G_and_S_cingul-Mid-Post	0.008765531	0.147458402	0.006584954	-0.152800725	0.927105647	-0.005175247	0.131532946	-0.085155054	0.090873166	-0.095428184	0.134809783	-0.08444146	0.662727108	-0.024668661	0.07497147	-0.100473051	0.031109732	-0.12149078	0.030083933	-0.122235705
lh_G_cingul-Post-dorsal	0.08247139	0.097995952	0.069953901	-0.102245144	0.005908628	0.154782777	0.854427208	0.010378492	0.307026331	-0.057735474	0.061342923	0.105544756	0.000962454	0.185131504	0.203997539	0.071763158	0.133073984	0.084817778	0.119028783	0.088011359
rh_G_cingul-Post-dorsal	0.117815974	0.088300631	0.119274381	-0.087953061	0.006580096	0.152814297	0.546258879	-0.034122113	0.237737438	-0.066713796	0.828535762	0.012251141	0.000147954	0.212198555	0.095201361	0.094178974	0.115576221	0.088841014	0.104821481	0.091556529
lh_G_cingul-Post-ventral	0.007853701	0.149766578	0.010886868	-0.143524248	0.521879576	-0.036275505	0.649920134	-0.025711852	0.277614812	-0.061456374	0.928599713	0.005077018	0.038494928	-0.116856839	0.030108417	-0.122412216	0.176080923	-0.076542957	0.179488646	-0.075945573
rh_G_cingul-Post-ventral	0.489003151	0.039124489	0.515376947	-0.036784688	0.001237428	0.181207475	0.972564341	-0.001945518	0.382959736	-0.049323479	0.637038026	0.026686765	1.85E-05	0.238741102	0.019749219	0.131294313	0.015324317	0.136514564	0.012980725	0.139841808
lh_G_cuneus	0.325166955	0.055614405	0.042269595	-0.114504381	0.204069531	0.071751768	0.390278668	0.04857	0.191301354	-0.073819385	0.334217095	0.054584897	0.093992766	0.094523159	0.830032532	0.012142539	0.405775237	0.0470023	0.348978478	0.052943344
rh_G_cuneus	0.113315631	0.089394798	0.083015671	-0.09782338	0.236079989	0.066949509	0.536884878	-0.03492212	0.446686393	-0.043025918	0.577139222	0.03153296	0.036811642	0.1176956	0.490113725	0.039024633	0.183204924	0.075183347	0.174429881	0.076712806
lh_G_front_inf-Opercular	0.004834864	0.158393257	0.006578342	-0.1528192	0.77277021	0.01633325	0.870833499	-0.009197836	0.004119569	-0.161224024	0.05522347	-0.108130097	0.340674125	0.053861267	0.60927619	-0.028906512	0.5578917	0.033138676	0.506748848	0.037543072
rh_G_front_inf-Opercular	0.005344185	0.156599421	0.003483625	-0.164141935	0.848118917	-0.010833632	0.285502881	-0.060362268	0.108991932	-0.090478594	0.030946334	-0.121608019	0.811714068	-0.013474875	0.095392766	-0.094124786	0.08346358	-0.097682047	0.084279965	-0.097426011
lh_G_front_inf-Orbital	0.004204961	0.160863749	0.004891283	-0.158186389	0.185387879	-0.074811302	0.344719583	-0.053412348	0.032749729	-0.120342298	0.263929461	-0.063132544	0.421815541	-0.04541664	0.073744969	-0.10089709	0.125447116	-0.086517616	0.13392874	-0.084631999
rh_G_front_inf-Orbital	0.141584536	0.083007387	0.092445338	-0.094969031	0.049433881	0.110805034	0.639744105	-0.026472622	0.151764357	-0.080948065	0.608482124	0.028970643	0.005822995	0.155048079	0.388689949	0.048732824	0.275467914	0.061632508	0.243379269	0.065919993
lh_G_front_inf-Triangul	0.023186403	0.127902347	0.003908946	-0.162142346	0.449445034	0.042765478	0.630066434	-0.027240222	0.040019287	-0.115775335	0.68849058	-0.022675641	0.920647976	-0.00563517	0.129647112	-0.085571967	0.403630133	-0.047217146	0.438496096	-0.043804577
rh_G_front_inf-Triangul	0.000408651	0.197955505	0.000580817	-0.192790384	0.433279218	-0.04430489	0.198510904	-0.072639981	0.092267676	-0.095020603	0.048306784	-0.111355909	0.097995854	-0.093396291	0.006881085	-0.15198977	0.047571989	-0.111720857	0.048933433	-0.111048322
lh_G_front_middle	6.90E-06	0.250311408	4.05E-06	-0.256335561	0.977768084	-0.001576404	0.395135684	-0.048074685	0.002108893	-0.172609967	0.437077957	-0.043940241	0.867137227	0.009463467	0.04705799	-0.111978957	0.279132353	-0.061165086	0.29426504	-0.059277495
rh_G_front_middle	0.003238718	0.165396091	0.004273848	-0.160577896	0.945419873	-0.003872636	0.879727277	-0.008559504	0.01101938	-0.143061454	0.521062776	-0.036288506	0.474548234	0.040435502	0.368362299	-0.050853	0.231078948	-0.067667872	0.252337215	-0.064685619
lh_G_front_sup	0.000152136	0.211820255	5.31E-05	-0.225661821	0.476479457	0.040259104	0.354514248	-0.052339099	0.050303338	-0.110387203	0.719406878	0.020320228	0.162677144	0.078853629	0.404680519	-0.047111858	0.82716953	-0.01235031	0.859628548	-0.010003722
rh_G_front_sup	0.093004763	0.094807156	0.0639237	-0.104517914	0.698682988	0.021894981	0.372131711	-0.05045452	0.069678229	-0.102345475	0.551661398	-0.033664125	0.217838457	0.069624533	0.831879582	-0.012008583	0.826940897	-0.01236691	0.833470807	-0.011893235
lh_G_Ins_lg_and_S_cent_ins	0.000570651	0.193052965	0.000202236	-0.207918365	0.785951674	0.015361476	0.090825152	-0.095442306	0.001093329	-0.183150501	0.732903575	-0.019303091	0.708157104	-0.021173045	0.049855608	-0.110601607	0.09070188	-0.095478591	0.101124586	-0.092540773
rh_G_Ins_lg_and_S_cent_ins	0.053351973	0.108968149	0.036275624	-0.118030204	0.602629454	0.029444476	0.649734033	-0.025685313	0.275873943	-0.06158051	0.213896639	-0.070223403	0.869225451	0.009313373	0.389913637	-0.048607375	0.037421726	-0.117319749	0.036588628	-0.117834309
lh_G_insular_short	0.095347138	0.094137696	0.033204946	-0.120032218	0.082045405	0.098131659	0.586106447	0.030793506	0.048644003	-0.111189975	0.933965528	0.004687051	0.037789656	0.117095581	0.64070369	0.026396778	0.278656888	0.061225499	0.240857066	0.066273254
rh_G_insular_short	0.290770914	-0.059707446	0.24030552	0.066350848	0.907360911	-0.006582691	0.605141898	-0.029240818	0.468627984	0.040978721	0.521071648	-0.036287734	0.800476366	-0.014295864	0.614433812	0.028490861	0.507967496	0.037435551	0.488166868	0.039199762
lh_G_occipital_middle	0.124760512	0.086674533	0.030295263	-0.122080483	0.115008752	0.088979226	0.874257128	0.008951979	0.231793469	-0.067564568	0.385046651	0.049107747	0.076737771	0.099872182	0.894481041	0.00750293	0.660596418	0.024834827	0.603622443	0.02936394
rh_G_occipital_middle	0.702984988	0.021566732	0.535480115	-0.035042605	0.373176183	-0.050344545	0.374372517	0.050218814	0.438280282	-0.043825206	0.637579614	0.026643877	0.788983652	0.015138597	0.753521164	-0.0177611	0.767560466	0.016718638	0.745751403	0.018340598
lh_G_occipital_sup	0.105726011	0.091319899	0.007609705	-0.150119959	0.049200555	0.110918206	0.653449959	0.025393728	0.026000546	-0.125435231	0.483366142	-0.03963322	0.139690897	0.083402838	0.985458603	-0.001031014	0.619540817	0.028080794	0.545028993	0.034226685
rh_G_occipital_sup	0.94450331	0.003937773	0.6560062	-0.025193532	0.172917492	0.076982144	0.91192644	0.006256923	0.359282679	-0.05182335	0.445784022	0.043111307	0.030143617	0.122191773	0.236905117	0.066832019	0.098051449	0.093380901	0.086457353	0.096752767
lh_G_oc-temp_lat-fusifor	0.000785883	0.188240386	0.000498535	-0.195050736	0.453202487	-0.042412188	0.332359247	-0.05479476	0.586812443	-0.030735512	0.680477937	-0.023292374	0.303229525	-0.058189753	0.067227586	-0.103251958	0.476311934	-0.04027439	0.479024659	-0.040027219
rh_G_oc-temp_lat-fusifor	0.000572896	0.192994608	0.000219187	-0.206801984	0.775355978	-0.016142251	0.368882636	-0.050797843	0.075661888	-0.100236826	0.119087899	-0.087997318	0.756144705	0.017565848	0.306201655	-0.057833828	0.33065278	-0.054988189	0.332076092	-0.054826812
lh_G_oc-temp_med-Lingual	0.962011134	-0.002694352	0.945391882	-0.003874625	0.970096697	-0.002120582	0.068988637	0.102597881	0.985360647	-0.00103796	0.351117482	0.052709154	0.06543594	0.103931962	0.263699933	0.063162834	0.087650914	0.096389486	0.07794361	0.09946839
rh_G_oc-temp_med-Lingual	0.051098147	0.110010483	0.030476885	-0.121947819	0.000615159	0.19193384	0.384033864	-0.049212353	0.083585969	-0.097643535	0.732407711	0.019340349	0.010155789	0.144642739	0.5837552	0.030986883	0.705655796	0.021363309	0.652900931	0.025436767
lh_G_oc-temp_med-Parahip	0.00068445	0.190332643	0.000493426	-0.195202262	0.068551219	0.102759057	0.142326924	-0.082853457	0.118010772	-0.088254013	0.570527277	0.032081645	0.00764542	0.15003248	0.66812861	0.024248359	0.72068512	0.020223621	0.695572941	0.02213274
rh_G_oc-temp_med-Parahip	0.134863621	0.084429848	0.056777368	-0.107451984	0.144309452	0.082445375	0.496178892	-0.038481414	0.02806499	-0.123767667	0.606494287	-0.02913135	0.105048916	0.091496879	0.949441638	0.003586883	0.45331614	0.042401528	0.389565637	0.048643027
lh_G_orbital	0.003769722	0.162774244	0.002936558	-0.167067765	0.386733515	0.048933889	0.185548319	-0.074784085	0.511162193	-0.03715432	0.164486722	0.078516628	0.020008516	0.13102125	0.878156681	0.008672149	0.446894821	0.043006209	0.424913521	0.045114486
rh_G_orbital	0.067495449	0.103151572	0.047119515	-0.111947939	0.172621684	0.077035028	0.30982988	-0.057402408	0.45757251	-0.042003365	0.644783468	0.02607484	0.392370071	0.048356267	0.528919898	-0.035607383	0.668656364	-0.024207365	0.686575836	-0.022822772
lh_G_pariet_inf-Angular	0.009622703	0.1456794	0.001576511	-0.177349623	0.928473522	0.005077871	0.626856462	-0.027495927	0.045877053	-0.112581016	0.549313795	0.033862866	0.600743125	0.029597632	0.246070079	-0.065545928	0.514083268	-0.036897976	0.573357734	-0.031846397
rh_G_pariet_inf-Angular	0.004378305	0.160152273	0.004661605	-0.159042417	0.925547702	-0.005286174	0.224671351	-0.068604531	0.071006786	-0.101864892	0.019585312	-0.131468534	0.415499886	0.046036663	0.312453573	-0.057092498	0.224277808	-0.068662673	0.217865117	-0.069620509
lh_G_pariet_inf-Supramar	0.088471354	0.096142067	0.013096188	-0.139665966	0.89468901	-0.007488056	0.486659483	0.039335616	0.116880826	-0.088525268	0.154034091	-0.080503295	0.708168498	-0.021172179	0.141128196	-0.083102313	0.729528886	-0.01955682	0.807225762	-0.013802427
rh_G_pariet_inf-Supramar	0.083266007	0.097744314	0.066930335	-0.103363741	0.418307744	-0.045760332	0.722579111	-0.020080586	0.068252902	-0.102869461	0.022773348	-0.128285981	0.503386447	-0.03784044	0.127958156	-0.085949351	0.207477469	-0.07121585	0.211264067	-0.070627787
lh_G_parietal_sup	0.098705065	0.093200484	0.045813557	-0.112613754	0.860596727	-0.009934011	0.409320438	-0.0466487	0.036867841	-0.117660757	0.34447401	0.053439503	0.832173967	0.011987239	0.239429312	-0.066474376	0.621176829	-0.027949741	0.65581007	-0.025208881
rh_G_parietal_sup	0.03258014	0.120458757	0.013455986	-0.139126637	0.574048489	-0.03178907	0.645912389	-0.025985905	0.092752243	-0.094880129	0.927828529	-0.005123785	0.753684739	0.01774892	0.223545084	-0.068771121	0.2127836	-0.070393936	0.21246	-0.070443636
lh_G_postcentral	0.025609804	0.125763597	0.00124538	-0.181106415	0.561163664	0.032863866	0.945106835	-0.003894882	0.23518476	-0.067077308	0.499695419	-0.038168076	0.383056363	0.049313474	0.426916238	-0.044919838	0.836920501	-0.011643333	0.85585198	-0.010275789
rh_G_postcentral	0.008966865	0.147027091	0.003897139	-0.162195137	0.588663533	0.030583607	0.223993073	-0.068704786	0.110583139	-0.090075872	0.021329937	-0.129675635	0.414424778	-0.046142759	0.035516814	-0.11851113	0.078847983	-0.099168857	0.082724275	-0.097915657
lh_G_precentral	0.016118476	0.135488154	0.002666201	-0.168701639	0.219453957	0.069381335	0.735487923	-0.019109047	0.025825915	-0.125581456	0.579662413	0.031324355	0.141810019	0.082960569	0.709882797	-0.021041918	0.83423919	0.011837552	0.804768652	0.01398194
rh_G_precentral	0.448689099	0.042836755	0.23393114	-0.067256847	0.840783381	0.011363768	0.43706392	-0.043941585	0.300260298	-0.058547642	0.035434928	-0.118563548	0.973699712	0.001864977	0.505160104	-0.03768345	0.530334223	-0.035485324	0.530102892	-0.035505277
lh_G_precuneus	0.029279956	0.122834886	0.013550114	-0.138987637	0.094338222	0.094424421	0.505259438	-0.037674666	0.171370245	-0.077259509	0.779687314	0.015822722	0.03495253	0.118874455	0.861394442	0.009876585	0.875637972	0.008852866	0.837619929	0.011592693
rh_G_precuneus	0.011578482	0.142095205	0.006287388	-0.153649176	0.934620876	0.004640431	0.22854361	-0.068036257	0.342265573	-0.053684264	0.922977434	0.005469222	0.879324537	-0.008588386	0.12485275	-0.086653414	0.370286986	-0.05064922	0.365142183	-0.051195417
lh_G_rectus	0.026672672	0.124880202	0.014333393	-0.13786276	0.135863406	-0.084214851	0.562342743	-0.032765026	0.05642877	-0.10760276	0.677313343	-0.02353671	0.313711169	-0.056944557	0.034095273	-0.119436072	0.096875472	-0.093707927	0.104147911	-0.091733788
rh_G_rectus	0.749700231	0.018045844	0.750660971	-0.017974205	0.718417084	0.020395075	0.669891827	0.024111448	0.524143609	-0.036020813	0.461066944	-0.041678022	0.459638536	0.041810845	0.884125005	-0.008244271	0.155191195	-0.080278458	0.160333706	-0.079294259
lh_G_subcallosal	0.183070328	-0.075206393	0.36158445	0.051575925	0.490277579	0.039009911	0.527481815	0.035731662	0.531641883	0.035372617	0.027806421	0.123970639	0.857106768	-0.010185367	0.589911244	-0.03048134	0.846629889	0.010941165	0.769695469	0.01656061
rh_G_subcallosal	0.465977819	0.041223112	0.514189229	-0.036888691	0.031425591	-0.121265632	0.833457954	-0.011894166	0.697330571	-0.021998324	0.197393066	0.072820778	0.06903375	-0.102581306	0.072405586	-0.101366764	0.0760883	-0.100091804	0.079760665	-0.098869378
lh_G_temp_sup-G_T_transv	0.00261656	0.169017909	0.001225001	-0.181366605	0.377540523	-0.049887055	0.607843547	-0.029022244	0.206312244	-0.071398367	0.59322949	-0.030209846	0.096778634	-0.093734997	0.011528638	-0.142179653	0.144028986	-0.082502845	0.147943382	-0.081708338
rh_G_temp_sup-G_T_transv	0.136431556	0.084093216	0.131671076	-0.085124698	0.274783734	-0.061720246	0.203452645	-0.071849467	0.078991882	-0.099121453	0.738398498	0.018890775	0.59284196	0.030241517	0.703947143	-0.021493417	0.156681214	-0.079990791	0.141497782	-0.083025415
lh_G_temp_sup-Lateral	0.002889407	0.167342598	0.001750787	-0.175655104	0.00693534	0.151844586	0.83974804	-0.01143867	0.00894616	-0.147071048	0.893546114	-0.007569803	0.001610703	0.177004078	0.688046836	0.022709725	0.798461828	0.014443352	0.736475645	0.019034943
rh_G_temp_sup-Lateral	0.006108014	0.15417817	0.003533279	-0.163897441	0.038092389	0.116912518	0.504362503	0.037754011	0.081941299	-0.09816491	0.550324929	0.033777216	0.001210426	0.181555137	0.517872499	0.036566565	0.410144939	0.046566724	0.367346373	0.050960829
lh_G_temp_sup-Plan_polar	9.61E-05	0.217973738	3.96E-05	-0.229370514	0.553511543	0.033507788	0.798393361	-0.014448367	0.060049496	-0.106072836	0.49115368	-0.038931237	0.962236922	0.002678326	0.09400643	-0.094519248	0.289772559	-0.059830928	0.319606137	-0.056256203
rh_G_temp_sup-Plan_polar	0.00141013	0.179135857	0.003202351	-0.165589606	0.512843821	-0.037006653	0.13133633	-0.085198305	0.043913859	-0.113611274	0.050664721	-0.110215306	0.082328938	-0.09804127	0.009475738	-0.145974148	0.058044876	-0.106910141	0.069214112	-0.102515126
lh_G_temp_sup-Plan_tempo	0.03768283	0.117160476	0.031284377	-0.121366051	0.421651105	0.045432714	0.91100587	0.006322592	0.322261741	-0.055948811	0.91565517	-0.005991016	0.586754969	0.030740232	0.574408289	-0.031759222	0.771513536	0.016426142	0.702490974	0.021604389
rh_G_temp_sup-Plan_tempo	0.021357494	0.129648352	0.042531333	-0.11436028	0.212581139	0.070425024	0.995084295	0.000348516	0.087895889	-0.096315415	0.974929211	0.001777763	0.030021649	0.122281631	0.843282606	0.01118304	0.882725648	0.00834455	0.852351567	0.010528173
lh_G_temporal_inf	0.000380434	0.198990897	0.00049281	-0.195220607	0.449819704	-0.042730176	0.543672654	0.034342144	0.152427688	-0.080817562	0.732762005	0.019313728	0.503738428	0.037809262	0.344539456	-0.053432265	0.651080888	0.025579549	0.601064126	0.029571554
rh_G_temporal_inf	0.00042025	0.197549052	0.001095542	-0.183118923	0.845924287	0.010992135	0.276988581	-0.061438029	0.070942417	-0.101888006	0.99233135	-0.000543701	0.755257174	0.017631877	0.267392329	-0.062677732	0.020894493	-0.130110861	0.018931656	-0.132176174
lh_G_temporal_middle	0.013075664	0.139697122	0.001281942	-0.180649261	0.284436246	0.060495838	0.832004448	0.01199953	0.019713625	-0.13133204	0.654945635	-0.025276553	0.101578836	0.092418316	0.828061568	-0.012285556	0.997763187	0.000158586	0.922499248	0.005503284
rh_G_temporal_middle	0.173889715	0.076808803	0.137953248	-0.083769342	0.039973194	0.115801992	0.594350117	-0.030118315	0.086166824	-0.096841804	0.691587958	0.022437958	0.00063116	0.191549795	0.136965437	0.083979271	0.572395732	0.03192629	0.539723136	0.034679166
lh_Lat_Fis-ant-Horizont	0.092420845	0.094976136	0.107194574	-0.090939097	0.000634243	0.191476817	0.858222848	0.010104962	0.377578098	-0.049883131	0.29330766	0.059394959	1.23E-05	0.243603394	0.030575799	0.121875852	0.007987173	0.149213334	0.006614112	0.152719443
rh_Lat_Fis-ant-Horizont	0.025995575	0.125439381	0.022999447	-0.128075248	0.038231647	0.116828722	0.163477541	-0.078704225	0.040297715	-0.115614862	0.852193632	-0.010539565	0.039904265	0.115841904	0.614946502	0.028449628	0.586321673	0.030775823	0.564891899	0.032551673
lh_Lat_Fis-ant-Vertical	0.001745945	0.175700061	0.000454058	-0.196421197	0.815533358	-0.013196501	0.645871353	-0.025989137	0.005314206	-0.156700658	0.040921425	-0.115258753	0.429568222	-0.044662898	0.031842474	-0.120971414	0.319899389	-0.056222177	0.367458147	-0.050948957
rh_Lat_Fis-ant-Vertical	0.02160239	0.129407219	0.043413275	-0.113880153	0.124880801	-0.086646993	0.369766643	-0.050704248	0.292567239	-0.05948598	0.328129948	-0.055275335	0.286234682	-0.060270822	0.09658553	-0.093789042	0.304399615	-0.058049356	0.312910948	-0.057038648
lh_Lat_Fis-post	0.076343551	0.100005309	0.021582163	-0.129427046	0.000805316	0.187868272	0.613232183	-0.028587563	0.046906767	-0.112055341	0.552674476	-0.033578488	5.29E-05	0.225708799	0.10239292	0.092199935	0.036000939	0.118203302	0.027470051	0.124237121
rh_Lat_Fis-post	0.698707042	0.021893144	0.529480365	-0.035558994	0.00298534	0.166787606	0.903260775	-0.006875438	0.273883048	-0.061835975	0.910105614	-0.006386821	1.87E-05	0.238613523	0.016519982	0.134985966	0.054281208	0.10854904	0.048138294	0.11143918
lh_Pole_occipital	7.01E-05	0.222104063	6.90E-06	-0.250320087	0.499713166	-0.038166498	0.326850105	-0.05542155	0.008371646	-0.148328323	0.023264611	-0.127830375	0.025833732	-0.125574892	0.000376225	-0.199151444	0.039118325	-0.116301152	0.045867145	-0.112586122
rh_Pole_occipital	0.141572504	0.083009887	0.049822468	-0.110617541	0.253120316	0.064579167	0.76429533	-0.016960568	0.997239571	-0.00019571	0.153228295	-0.080660625	0.707297145	-0.021238431	0.297733561	-0.05885405	0.605046539	-0.029248541	0.622942819	-0.027808444
lh_Pole_temporal	3.23E-05	0.231902532	2.40E-06	-0.262106154	0.128469454	-0.085834701	0.745605592	-0.018351492	0.059587057	-0.10626392	0.44692716	-0.043003151	0.009773005	-0.145382061	8.03E-05	-0.22033253	0.000258278	-0.204507418	0.000242875	-0.205370097
rh_Pole_temporal	3.05E-07	0.283681841	3.14E-07	-0.283381412	0.81113273	0.013517275	0.467031655	-0.041125838	0.037861109	-0.117052262	0.854464876	-0.010375776	0.49296383	-0.038768924	0.002709051	-0.168432908	0.003383034	-0.164647074	0.003555143	-0.16379077
lh_S_calcarine	0.010103155	0.144742917	0.001624047	-0.176871039	0.63461777	0.026878612	0.541081942	-0.034563078	0.055716377	-0.1079133	0.291105551	-0.05966612	0.929489563	-0.00500555	0.089926952	-0.095707598	0.168551379	-0.077769666	0.191829291	-0.073731929
rh_S_calcarine	0.009244685	0.146445848	0.006902908	-0.151931249	0.574002342	0.031792899	0.227081041	-0.068250087	0.680528624	-0.023288464	0.344864061	-0.053396378	0.436502921	-0.043995323	0.036010167	-0.118197469	0.272280128	-0.062042576	0.285141163	-0.060407527
lh_S_central	0.00078683	0.18822205	0.000226649	-0.206335978	0.344600177	-0.053425551	0.199701785	-0.072448184	0.582313081	-0.031105667	1.02E-05	-0.245838021	0.005402264	-0.156404742	0.000213941	-0.207138626	0.01948203	-0.131578966	0.019625158	-0.131426063
rh_S_central	0.211044472	0.070661682	0.133731694	-0.084674745	0.406858115	-0.0468941	0.166731025	-0.078102507	0.997840236	-0.000153123	1.10E-07	-0.293728812	0.031901829	-0.120929791	0.019355745	-0.131714688	0.070247498	-0.102138643	0.072768344	-0.101238864
lh_S_cingul-Marginalis	0.007159821	0.151254475	0.000412121	-0.197832783	0.833260063	0.011908509	0.592117702	-0.030300733	0.001993852	-0.173533009	0.517536072	-0.036595939	0.37090352	-0.050584082	0.017253657	-0.134095251	0.02197248	-0.129047273	0.025339773	-0.125993052
rh_S_cingul-Marginalis	0.040087242	0.115736083	0.008951903	-0.147058846	0.617223351	0.028266691	0.173608651	-0.07685884	0.038865745	-0.116450397	0.724232465	-0.019955828	0.401980291	0.047382851	0.396399911	-0.047946362	0.428457956	-0.044770355	0.451291201	-0.042591687
lh_S_circular_insula_ant	0.005716668	0.155382411	0.005434443	-0.156297687	0.594918088	0.030071953	0.952527357	0.003367699	0.033413739	-0.119891203	0.680343478	0.023302746	0.156141501	0.08009475	0.548310015	-0.033947971	0.931749082	-0.004844749	0.960233985	-0.002820498
rh_S_circular_insula_ant	9.60E-06	0.24649699	1.08E-05	-0.24511994	0.190395409	0.073969874	0.066869405	-0.103386704	0.076438179	-0.099973303	0.103782551	-0.091830317	0.999924525	5.35E-06	0.043262438	-0.113961683	0.035327069	-0.11863275	0.037942699	-0.117002882
lh_S_circular_insula_inf	0.058038423	0.106912875	0.041186139	-0.115108996	0.001507402	0.178069525	0.879358481	0.008585951	0.087235882	-0.096515355	0.874382144	-0.008943005	0.001187118	0.181861021	0.300431906	0.058526894	0.158184624	0.079702624	0.13329244	0.08477021
rh_S_circular_insula_inf	0.000526406	0.194248707	0.00030276	-0.20226156	0.014349308	0.137840469	0.695765433	-0.022118013	0.059014376	-0.10650226	0.642870334	-0.026225701	0.050547369	0.110271013	0.560516204	-0.032918185	0.624981241	-0.027645564	0.653379393	-0.025399259
lh_S_circular_insula_sup	0.014298756	0.137911347	0.004507076	-0.159640007	0.002308869	0.171109636	0.896819713	0.007335698	0.086053731	-0.096876528	0.808432253	0.013714334	0.00331423	0.165000485	0.646040848	0.025975789	0.132881654	0.084859707	0.108276085	0.09066128
rh_S_circular_insula_sup	0.083054046	0.097811247	0.043180625	-0.114006005	0.30212149	0.058323034	0.125251002	-0.086562368	0.340064689	-0.053929189	0.556196986	-0.033281321	0.152779039	0.080748613	0.532953099	-0.035259744	0.594894927	0.030073844	0.541155186	0.034556825
lh_S_collat_transv_ant	0.001342977	0.179912136	0.001784385	-0.175346292	0.047514498	0.111749609	0.979646163	-0.001443204	0.078381238	-0.099323096	0.820931935	-0.012803558	0.000987656	0.184731493	0.428845909	0.044732789	0.409883701	0.046592687	0.390033831	0.048595066
rh_S_collat_transv_ant	0.002059625	0.172999495	0.002667166	-0.168695543	3.05E-05	0.232630512	0.435316403	-0.044109109	0.007948324	-0.149304859	0.383271401	0.049291215	1.70E-05	0.239748483	0.215311566	0.070007534	0.296548493	0.058998354	0.261332582	0.063476311
lh_S_collat_transv_post	0.118839016	0.088056469	0.079444234	-0.098972893	0.472161807	-0.040654021	0.992026068	-0.000565346	0.30755546	-0.057672459	0.031864737	0.120955794	0.653299234	0.025405542	0.596058873	-0.029978896	0.754832939	-0.017663448	0.786525059	-0.015319309
rh_S_collat_transv_post	0.420179104	0.045576769	0.276884017	-0.061451379	0.36301152	0.051423017	0.856896287	0.010200533	0.228848654	-0.067991781	0.713913341	0.020736093	0.126277207	0.086328793	0.757169806	0.017489613	0.477262465	-0.040187695	0.513390429	-0.036958709
lh_S_front_inf	0.01080101	0.143450651	0.007590673	-0.150166726	0.344434324	-0.053443893	0.641748196	-0.026314274	0.040569377	-0.115459189	0.771428462	0.016432432	0.907425821	-0.006578058	0.153013638	-0.080702641	0.300215962	-0.058553003	0.317160824	-0.056540727
rh_S_front_inf	9.04E-05	0.218772158	7.24E-05	-0.221685129	0.400263986	-0.047555664	0.14875657	-0.081545297	0.049726222	-0.110663865	0.410529178	-0.046528555	0.191814817	-0.073734324	0.002785371	-0.167963712	0.003420788	-0.16445591	0.003329021	-0.164923953
lh_S_front_middle	4.83E-06	0.254364198	3.28E-06	-0.258692696	0.447868767	-0.04291418	0.153104977	-0.080684757	0.007390945	-0.150663922	0.895097494	-0.007458843	0.204057189	-0.07175372	0.00158011	-0.177312928	0.012290744	-0.140922251	0.013500569	-0.139060694
rh_S_front_middle	7.26E-06	0.249723549	2.02E-05	-0.237656707	0.138714748	0.083608293	0.115509272	-0.088857293	0.094881177	-0.094269816	0.106692273	-0.091068879	0.191584301	-0.073772491	0.002272434	-0.171373927	0.005004619	-0.157777235	0.005348033	-0.156586464
lh_S_front_sup	6.45E-06	0.251082577	1.33E-05	-0.242630361	0.271284857	-0.062171274	0.174095504	-0.076772204	0.030067999	-0.122247446	0.277694854	-0.06134795	0.803810038	-0.014052012	0.029306524	-0.122814862	0.10196458	-0.092314667	0.106478851	-0.091124168
rh_S_front_sup	0.000779903	0.188356598	0.000802379	-0.187923979	0.165034654	-0.078415135	0.066828437	-0.103402154	0.053172925	-0.1090496	0.013311835	-0.139341174	0.192015724	-0.073701087	0.004893734	-0.15817745	0.007093373	-0.151427408	0.006247314	-0.153766175
lh_S_interm_prim-Jensen	0.152005778	0.080900518	0.042237271	-0.11452223	0.061339601	0.1055461	0.487572874	0.039253269	0.167954886	-0.077878434	0.815888695	-0.013170618	0.177174884	0.076228354	0.845425399	-0.011028178	0.73921211	0.018829811	0.700259861	0.021774579
rh_S_interm_prim-Jensen	0.130987774	0.085275102	0.107004558	-0.090988136	0.719057135	0.020346671	0.943148951	-0.004034032	0.349341023	-0.052903587	0.732182388	0.019357282	0.560042921	0.03295791	0.589391252	-0.030523948	0.562713067	0.032734003	0.548792632	0.033907043
lh_S_intrapariet_and_P_trans	0.003949664	0.161961383	0.00346149	-0.164251947	0.55369533	-0.033492272	0.559839977	-0.032974949	0.028284717	-0.123596442	0.609002829	-0.028928586	0.576053366	-0.031622864	0.064964766	-0.104113326	0.228946533	-0.067977519	0.251672653	-0.064776136
rh_S_intrapariet_and_P_trans	0.03278335	0.120319271	0.019008614	-0.132091767	0.994751261	0.000372128	0.50988745	-0.037266427	0.027013574	-0.124603273	0.171674231	-0.077204869	0.486334167	0.039364965	0.386150734	-0.048993902	0.302578921	-0.058267972	0.312282133	-0.057112697
lh_S_oc_middle_and_Lunatus	0.047911556	0.111551624	0.077714098	-0.099544853	0.240045959	0.066387408	0.766044625	-0.016830916	0.201079657	-0.072227305	0.538871252	0.03475202	0.744467449	0.018436544	0.548091104	-0.033966541	0.907114933	0.006600249	0.876531485	0.008788746
rh_S_oc_middle_and_Lunatus	0.024110678	0.12706485	0.001963308	-0.17378624	0.884731315	0.008200831	0.88539234	0.008153476	0.135740882	-0.084241133	0.688354821	-0.022686068	0.877750903	-0.008701257	0.11743589	-0.088391765	0.563236579	-0.032690163	0.6390466	-0.026527782
lh_S_oc_sup_and_transversal	0.004151621	0.16108801	0.0006078	-0.192113598	0.924291386	0.005375639	0.522341269	-0.03617732	0.057733525	-0.107042326	0.741941766	0.018625433	0.901374937	0.007010146	0.110140449	-0.090187453	0.253715918	-0.064498357	0.279813336	-0.061078682
rh_S_oc_sup_and_transversal	0.000591404	0.19252143	0.000174017	-0.209987172	0.504658246	0.037727841	0.528808031	-0.035617044	0.006942475	-0.151825568	0.60501535	-0.029251067	0.57029132	-0.032101281	0.017964581	-0.133263157	0.050569633	-0.110260436	0.055459225	-0.108026205
lh_S_occipital_ant	0.150930855	0.08111266	0.139145422	-0.083517511	0.06656836	0.103500414	0.979427128	0.001458739	0.022540926	-0.1285045	0.334604634	0.054541215	0.000806482	0.187846206	0.139400027	0.083463943	0.078371198	0.099326422	0.065951481	0.103734744
rh_S_occipital_ant	0.048133135	0.111441734	0.020280339	-0.130738278	0.280136414	-0.061037738	0.734463429	-0.019185944	0.303114903	-0.058203525	0.052248768	-0.109473675	0.520958971	-0.03629754	0.212443432	-0.070446182	0.962073852	-0.002689901	0.991105825	-0.000630593
lh_S_oc-temp_lat	0.011477455	0.142266705	0.00588159	-0.154866171	0.733433465	-0.019263286	0.405661452	0.047013679	0.242156462	-0.066090938	0.279987704	-0.06105658	0.637274072	0.026668071	0.304427764	-0.058045982	0.655461505	0.025236164	0.608562098	0.028964183
rh_S_oc-temp_lat	0.008546441	0.147937879	0.007816261	-0.149619	0.052663295	0.109282692	0.221842497	-0.069024096	0.030696915	-0.121788002	0.628303143	0.027380616	0.006530399	0.152953671	0.701708281	0.021664071	0.908541411	-0.006498438	0.936860633	-0.004481121
lh_S_oc-temp_med_and_Lingual	0.005338484	0.156618636	0.002068332	-0.172930047	0.809875194	-0.013609019	0.336703837	-0.054305161	0.033049103	-0.120137963	0.270956034	-0.062213865	0.069332951	-0.102471598	0.005564799	-0.155869758	0.023200893	-0.127888997	0.025868435	-0.125545774
rh_S_oc-temp_med_and_Lingual	0.182153081	0.075363782	0.197218673	-0.072849051	0.00029572	0.202595601	0.68889157	-0.022644848	0.192933309	-0.073549608	0.56991176	0.032132875	5.04E-06	0.253894826	0.028118493	0.123725869	0.027446056	0.124256237	0.023531234	0.127586576
lh_S_orbital_lateral	0.000140206	0.212926591	0.000244818	-0.205258532	0.448879528	0.042818793	0.270396049	-0.062286478	0.056879666	-0.107407884	0.92930866	0.005018426	0.404550503	-0.047124882	0.02615558	-0.12530612	0.030119555	-0.122209475	0.032159082	-0.120750152
rh_S_orbital_lateral	0.04440412	0.113350425	0.058733222	-0.106619971	0.915046316	0.006034426	0.852559868	-0.010513148	0.121420273	-0.087447624	0.077426774	-0.099640835	0.177785325	-0.076121378	0.060790152	-0.105769307	0.205086539	-0.071591164	0.225347865	-0.06850475
lh_S_orbital_med-olfact	0.021881617	0.129135156	0.026319113	-0.125170645	0.01738583	0.133938315	0.4149277	-0.046093108	0.240793518	-0.066282187	0.732769213	0.019313186	0.008402087	0.148259807	0.433950815	0.044240289	0.192923135	0.073551285	0.181005016	0.075561604
rh_S_orbital_med-olfact	0.101189411	0.092523271	0.097796437	-0.093451551	0.320434934	0.05616009	0.405031908	-0.047076673	0.443499511	-0.043327924	0.99476627	-0.000371064	0.119424246	0.087917533	0.708233378	0.021167247	0.435889626	0.044054115	0.409841183	0.046596914
lh_S_orbital-H_Shaped	1.11E-09	0.334662134	7.76E-10	-0.337619658	0.825581857	-0.012465601	0.289182823	-0.059904004	0.000655597	-0.190980291	0.877891049	0.008691204	0.458941581	-0.041875735	0.001731939	-0.175830726	0.012497832	-0.140592474	0.014518862	-0.137604328
rh_S_orbital-H_Shaped	2.58E-06	0.26133847	1.32E-06	-0.268557973	0.714756594	-0.020672186	0.061938983	-0.10530448	0.0658362	-0.103778734	0.240402356	-0.066337216	0.075893464	-0.100157986	0.000382213	-0.198923525	0.003668843	-0.16324543	0.003790465	-0.162678773
lh_S_parieto_occipital	0.011513345	0.142205627	0.00043198	-0.19714849	0.377400543	0.049901678	0.934704203	-0.004634503	0.054925055	-0.10826213	0.788759501	-0.015155066	0.683128783	0.023088037	0.145449854	-0.08221257	0.824783738	-0.012523577	0.933703669	-0.00470568
rh_S_parieto_occipital	0.000804663	0.187880636	7.20E-05	-0.221746425	0.834127576	-0.011845639	0.241508917	-0.066181708	0.009584734	-0.145755165	0.436013547	-0.044042232	0.628729807	-0.027346629	0.023768352	-0.12737175	0.098663092	-0.093212041	0.108558655	-0.090589054
lh_S_pericallosal	0.529048417	0.035596285	0.562313069	-0.032767512	0.001431113	0.178900247	0.967116117	0.002332062	0.352433291	-0.052565539	0.522870514	0.036131334	1.13E-05	0.244595964	0.01460962	0.137478921	0.012120915	0.141196372	0.010174122	0.144607953
rh_S_pericallosal	0.595148967	0.030053113	0.616988682	-0.028285533	0.000875816	0.186584505	0.966541451	0.00237284	0.447654327	-0.042934433	0.62555241	0.027599966	7.85E-06	0.248836021	0.01077735	0.143493236	0.010905045	0.143264371	0.009202665	0.146532756
lh_S_postcentral	0.019062171	0.132033201	0.002336634	-0.170910778	0.868581525	-0.009359649	0.966141854	-0.002401196	0.048775914	-0.111125328	0.019203438	-0.131879404	0.649377589	-0.025713319	0.080900203	-0.098499329	0.262944556	-0.063262648	0.290241287	-0.059772918
rh_S_postcentral	0.006297199	0.153620634	0.003735775	-0.162931517	0.426382887	-0.044971623	0.298951657	-0.058706121	0.069695049	-0.102339344	0.008694544	-0.147612577	0.132467012	-0.08495026	0.012999209	-0.139813566	0.092970064	-0.094817174	0.098541752	-0.093245474
lh_S_precentral-inf-part	0.001929757	0.174068597	0.000307351	-0.202047578	0.279458744	-0.061123655	0.609780579	-0.028865795	0.040483954	-0.115508045	0.072315515	-0.101398602	0.795738627	0.014642878	0.200496403	-0.072320669	0.570268769	-0.032103157	0.596745584	-0.029922919
rh_S_precentral-inf-part	0.040107666	0.115724296	0.022670898	-0.128382064	0.225320592	-0.068508768	0.239461189	-0.066469876	0.106418108	-0.09113992	0.091356015	-0.095286496	0.907906982	-0.006543716	0.182448372	-0.07531305	0.30133814	-0.058417457	0.306055502	-0.057851277
lh_S_precentral-sup-part	2.75E-06	0.260638899	4.72E-06	-0.254621938	0.977518417	0.001594112	0.220028517	-0.069295149	0.049461338	-0.110791746	0.004728115	-0.158790691	0.581189703	-0.031198293	0.023116682	-0.127966685	0.214598579	-0.070116183	0.233407197	-0.067332085
rh_S_precentral-sup-part	0.002220357	0.171758462	0.004627287	-0.159173572	0.482788141	0.039685564	0.147792649	-0.081738634	0.530187687	-0.035497963	3.89E-06	-0.256789526	0.074925386	-0.100488881	0.01140843	-0.142384648	0.043111515	-0.1140435	0.041229056	-0.115084793
lh_S_suborbital	0.002093479	0.172730931	0.005872343	-0.154894769	0.785393408	-0.015402539	0.310323809	-0.057343934	0.134437906	-0.084521767	0.306964451	-0.057742848	0.435409263	-0.044100198	0.123612396	-0.086938428	0.147925334	-0.081711964	0.144830662	-0.0823388
rh_S_suborbital	0.795291697	0.014675641	0.713851964	-0.020740745	0.816258928	-0.013143653	0.788587141	-0.015167731	0.10634149	0.091159799	0.056617117	0.107521201	0.348747047	0.052968736	0.69337113	0.022301301	0.617379714	0.028254139	0.629923053	0.027251632
lh_S_subparietal	0.003504944	0.164036576	0.001752067	-0.17564324	0.944057356	-0.003969467	0.246903069	-0.065430708	0.265555735	-0.062918444	0.165825592	0.078269073	0.629981363	-0.027246992	0.075357774	-0.100340661	0.439517446	-0.043707026	0.460553139	-0.041725772
rh_S_subparietal	5.36E-05	0.225549046	5.85E-05	-0.224430116	0.769404873	0.016582112	0.30820151	-0.057595618	0.045478095	-0.112787347	0.180804916	-0.075596178	0.831852029	-0.012010581	0.048090566	-0.111462812	0.093497573	-0.094665201	0.093280743	-0.094727586
lh_S_temporal_inf	3.92E-05	0.229518695	2.08E-05	-0.237307274	0.116758568	0.08855474	0.428476682	-0.044768542	0.075545351	-0.100276576	0.141909868	-0.082939855	0.39153153	0.048441879	0.190948724	-0.073877899	0.535252211	-0.035062167	0.580881385	-0.031223729
rh_S_temporal_inf	0.000203544	0.207829141	0.000573851	-0.192969832	0.41675997	0.045912519	0.27971187	-0.061091547	0.00690707	-0.151920107	0.311529491	-0.057201455	0.718306928	-0.020403407	0.045813883	-0.112613586	0.136031003	-0.084178929	0.15830849	-0.079678974
lh_S_temporal_sup	0.001053996	0.18372184	0.000111625	-0.215985512	0.768710053	0.016633532	0.590965118	0.030395038	0.006628252	-0.152680141	0.919824766	-0.005693826	0.661455385	0.024767813	0.179719296	-0.075784248	0.955069574	-0.00318716	0.94873405	0.003637151
rh_S_temporal_sup	0.016362613	0.135181512	0.017225146	-0.134129241	0.000310457	0.201904522	0.441422968	-0.043525373	0.010967408	-0.143153459	0.790856394	0.01500105	1.95E-06	0.26436546	0.075202678	0.100393748	0.062625504	0.105030088	0.055338706	0.108079269
lh_S_temporal_transverse	0.516329372	0.036701377	0.24944168	-0.065081228	0.240256101	0.066357807	0.207651049	0.071188724	0.064078188	-0.104457535	0.01625153	0.135320535	0.225156395	0.068532969	0.729235059	0.01957893	0.623927671	0.027729721	0.550774318	0.033739174
rh_S_temporal_transverse	0.555697842	0.033323374	0.530307704	-0.035487611	0.014078807	0.138222321	0.946820202	-0.00377313	0.492716246	-0.038791105	0.710540883	0.020991943	0.000501868	0.194952665	0.055616878	0.107956935	0.094257519	0.094447462	0.081979611	0.098152669
p-values not corrected for multiple comparisons
