## Supplementary material for "The impact of FreeSurfer versions on structural neuroimaging analyses of Parkinson’s disease": Table S1: Table_S10.csv

Table S10
Correlation between quality metrics and software variability in cortical thickness across the main sample (FreeSurfer 7 vs 6)
	cjv	cjv	cnr	cnr	fber	fber	qi1	qi1	qi2	qi2	rpve	rpve	snr_gm	snr_gm	snr_total	snr_total	snrd_gm	snrd_gm	snrd_total	snrd_total
	p	r	p	r	p	r	p	r	p	r	p	r	p	r	p	r	p	r	p	r
lh_G_and_S_frontomargin	0.856967001	0.010195438	0.872661491	-0.009066544	0.001169215	0.182099757	0.146978955	0.081902588	0.223807268	-0.068732287	0.002523363	0.169626725	5.57E-12	0.375424037	2.08E-05	0.237315427	0.001248619	0.181065423	0.001049433	0.183789378
rh_G_and_S_frontomargin	0.007680283	0.149947437	0.005316816	-0.156691822	0.305569552	0.057909333	0.897562213	-0.007282617	0.11647803	-0.088622459	0.333367682	0.054680754	0.002664395	0.168713052	0.486978619	0.039306835	0.934349949	-0.004659703	0.936462336	-0.004509449
lh_G_and_S_occipital_inf	0.566495128	0.032417727	0.473350786	-0.040545074	0.045318701	0.112870207	0.94034217	-0.004233557	0.109596575	-0.090325022	0.035996283	0.118206246	2.03E-09	0.329627911	0.000184546	0.209180849	0.001888297	0.174423766	0.001523821	0.177895796
rh_G_and_S_occipital_inf	0.998351791	-0.000116855	0.770976906	0.016465823	0.1422639	0.082866501	0.097017553	0.093668249	0.149276616	-0.081441384	0.003374888	0.164688575	5.47E-11	0.358544656	2.55E-06	0.26147564	0.001785781	0.175333574	0.00175292	0.175635342
lh_G_and_S_paracentral	0.002415987	0.170354079	0.000694044	-0.190122886	0.016680761	0.134787859	0.972437911	0.001954487	0.011411688	-0.142379066	0.455003673	0.042243418	9.60E-05	0.217984798	0.182165726	0.075361609	0.081770301	0.098219602	0.066479194	0.103534175
rh_G_and_S_paracentral	0.006717602	0.152433516	0.006118411	-0.154147129	0.000567978	0.193122714	0.51078833	-0.037187184	0.128207663	-0.085893359	0.325119631	0.055619837	3.11E-07	0.28349081	0.029674926	0.12253879	0.051393581	0.109871698	0.0465623	0.112230108
lh_G_and_S_subcentral	0.012722826	0.140239594	0.032040623	-0.120832719	0.045605217	0.112721439	0.621971745	-0.027886118	0.032942054	-0.120210847	0.599477067	0.029700547	9.71E-07	0.271811663	0.007427243	0.150572681	0.089265257	0.095904398	0.082248091	0.098067018
rh_G_and_S_subcentral	0.497006726	0.038407545	0.683659657	-0.023047151	0.206839558	0.071315678	0.603127414	0.029404082	0.324753214	-0.05566191	0.096542585	0.093801073	7.34E-08	0.297559968	0.000133751	0.213562602	0.000644327	0.191240447	0.000644879	0.191227611
lh_G_and_S_transv_frontopol	1.86E-06	0.264908395	2.55E-06	-0.261458491	0.021106192	0.129898296	0.296791602	-0.05896872	0.004421088	-0.159980587	0.103187466	0.091988117	0.199220583	0.072525583	0.130260725	-0.085435801	0.121881899	-0.087339805	0.135936658	-0.084199146
rh_G_and_S_transv_frontopol	1.03E-07	0.294349172	3.73E-07	-0.281642348	0.293157288	0.059413432	0.604423931	-0.029298978	0.002240027	-0.171612265	0.153359204	0.080635022	0.297843339	0.058840702	0.087629843	-0.096395864	0.13550961	-0.084290793	0.148443437	-0.081607998
lh_G_and_S_cingul-Ant	0.160746823	0.079216232	0.199907276	-0.072415173	0.206836595	0.071316142	0.621847022	0.027896099	0.048147113	-0.111434816	0.52140817	0.036258455	2.02E-07	0.287772463	0.001865811	0.174619393	0.038020132	0.1169561	0.034851679	0.118939914
rh_G_and_S_cingul-Ant	0.19915715	0.072535796	0.253364709	-0.064545992	0.356201498	0.052156113	0.958456109	0.002946709	0.024122675	-0.127054163	0.531352832	0.035397519	2.10E-06	0.263592689	0.003328859	0.164924789	0.099278148	0.093043075	0.094343653	0.094422871
lh_G_and_S_cingul-Mid-Ant	0.22964574	0.067875764	0.272321812	-0.062037193	0.637768864	0.026628893	0.94039377	-0.004229889	0.134005024	-0.084615463	0.091717542	0.095180801	7.73E-05	0.220831785	0.019660675	0.131388272	0.110715245	0.090042642	0.110568361	0.090079591
rh_G_and_S_cingul-Mid-Ant	0.078125101	0.099408054	0.107219272	-0.090932728	0.09530359	0.094150022	0.902331386	0.006941821	0.05192153	-0.109625333	0.127742875	0.085997731	1.06E-08	0.315344697	0.000745789	0.189035774	0.054875252	0.108284224	0.053429906	0.108932767
lh_G_and_S_cingul-Mid-Post	0.374321125	0.05022421	0.409010755	-0.046679515	0.682699907	0.023121076	0.863028662	0.009758972	0.218807425	-0.06947851	0.577306794	0.031519093	2.18E-05	0.236771953	0.003561749	0.163758656	0.107483383	0.090864693	0.105367893	0.091413393
rh_G_and_S_cingul-Mid-Post	0.193288308	0.073491145	0.256488376	-0.064123911	0.732732011	-0.019315981	0.970339205	0.002103377	0.312406685	-0.057098022	0.420618261	0.045533761	0.000235222	0.205817864	0.019874249	0.131162259	0.24767544	0.065324115	0.257554366	0.063980684
lh_G_cingul-Post-dorsal	0.764539701	0.016942451	0.819657924	-0.012896233	0.337524689	0.054213114	0.731387779	0.019417009	0.199623276	-0.072460802	0.044160825	0.113479569	4.79E-07	0.279122924	0.000503156	0.194914933	0.042274455	0.114501699	0.041866097	0.114728008
rh_G_cingul-Post-dorsal	0.867285555	0.009452804	0.870241551	-0.009240363	0.762751985	0.017075029	0.74363592	0.018498709	0.495982796	-0.038498922	0.111890386	0.089748412	4.04E-06	0.256363736	0.000625138	0.19169326	0.028730496	0.123252539	0.02846258	0.123458674
lh_G_cingul-Post-ventral	0.386954688	-0.04898948	0.37820617	0.049897365	0.67417775	0.023817366	0.541323951	0.034597785	0.839128251	-0.011501935	0.048341332	0.111516321	0.000501162	0.195280053	0.018082222	0.133339853	0.03726862	0.117600586	0.036381744	0.118151497
rh_G_cingul-Post-ventral	0.347281996	0.05312973	0.403929867	-0.047187085	0.812443119	0.013421712	0.94755936	0.00372061	0.125605277	-0.086481564	0.200325168	0.072348116	9.46E-08	0.295145094	0.001098681	0.183074239	0.081994842	0.098147804	0.085567811	0.097026145
lh_G_cuneus	0.007679392	0.149949607	0.014919545	-0.137055763	0.025408987	0.125934038	0.557925946	-0.033135796	0.106674488	-0.091073483	0.609716768	0.028870946	0.000531282	0.194112437	0.052461002	0.109375736	0.266164291	0.062838558	0.25905959	0.063779137
rh_G_cuneus	0.174568142	0.07668827	0.20574186	-0.071487982	0.010556606	0.143894591	0.694028481	-0.022250957	0.113600839	-0.089324456	0.454745818	0.042267555	1.43E-08	0.312648433	0.000291287	0.202809761	0.032147606	0.12075814	0.032377244	0.120598769
lh_G_front_inf-Opercular	0.001289068	0.18056156	0.001492188	-0.17823207	0.562784421	0.032728026	0.803784687	0.014053866	0.018369518	-0.132801955	0.669066748	0.024175497	0.000220552	0.206715628	0.147090923	0.081879986	0.386666726	0.048940764	0.378495481	0.049787386
rh_G_front_inf-Opercular	0.007702275	0.149893968	0.021191772	-0.12981289	0.976231462	-0.001685392	0.898245248	0.007233792	0.065767179	-0.103805102	0.931383383	0.004870771	0.001365398	0.179649075	0.102900669	0.092064425	0.584780454	0.030902517	0.589279523	0.030533105
lh_G_front_inf-Orbital	0.001072069	0.183456921	0.000831575	-0.187378408	0.468581564	0.040982995	0.926035253	-0.005251458	0.009013645	-0.14692811	0.212957824	0.0703672	0.0004642	0.19609807	0.231893157	0.067550173	0.610746183	0.028787889	0.583320206	0.031022698
rh_G_front_inf-Orbital	3.99E-07	0.280977155	2.60E-06	-0.261261664	0.332835186	0.054740926	0.37748071	-0.049893303	0.005186678	-0.157137115	0.957591969	-0.003008059	0.076160777	0.100067221	0.512677064	-0.037021285	0.377987627	-0.049840372	0.388184266	-0.048784735
lh_G_front_inf-Triangul	0.000942903	0.185448539	0.00122937	-0.181310484	0.152889715	0.080726918	0.777689532	0.015970038	0.004192224	-0.160917066	0.148713065	0.081554002	1.93E-06	0.264508699	0.046738909	0.11214037	0.157634377	0.079807852	0.13437286	0.084535831
rh_G_front_inf-Triangul	3.41E-06	0.258268273	1.73E-05	-0.239565728	0.085137303	0.097159272	0.893631015	-0.00756373	0.012182001	-0.141097385	0.69208585	-0.022399788	0.017924409	0.133309404	0.976219253	0.001686258	0.34646948	-0.053219202	0.338658569	-0.054086199
lh_G_front_middle	0.000673537	0.19057459	0.000493505	-0.195199903	0.002538306	0.169527745	0.433502093	0.044283446	0.0014467	-0.178727271	0.039983409	0.115796082	2.91E-08	0.306202209	0.025092708	0.126204843	0.039963543	0.115807577	0.031414233	0.121273695
rh_G_front_middle	4.95E-06	0.254092208	4.03E-05	-0.22915138	0.041586006	0.11488431	0.954735982	-0.003210848	0.001172174	-0.18206007	0.143268974	0.082659008	5.81E-05	0.224520781	0.372724405	0.050392091	0.590120818	0.030464172	0.556911897	0.033221121
lh_G_front_sup	0.005866006	0.154914391	0.009839805	-0.145251213	0.01703146	0.134361459	0.803749844	0.014056413	0.030899436	-0.121641766	0.083930907	0.097535237	1.72E-09	0.33103482	0.003098162	0.166155266	0.023725179	0.127410726	0.021227891	0.129776934
rh_G_front_sup	0.001293945	0.180501786	0.002538746	-0.169524836	0.022730861	0.128325782	0.565070888	0.03253671	0.042028689	-0.114637679	0.207062535	0.071280759	3.49E-08	0.304522447	0.011466821	0.142284834	0.089234553	0.095913558	0.084646895	0.097311583
lh_G_Ins_lg_and_S_cent_ins	3.81E-05	0.229871774	0.000170159	-0.210294077	0.521746905	0.036228993	0.83524386	0.011764763	0.093185364	-0.094755064	0.810840784	-0.013538571	0.588054438	0.030633566	0.226639425	-0.068314844	0.42496214	-0.045109755	0.438387634	-0.043814944
rh_G_Ins_lg_and_S_cent_ins	0.009094682	0.14675772	0.007500297	-0.15039024	0.023337458	0.127763525	0.342315089	-0.053678765	0.014187144	-0.138068619	0.623971752	0.027726199	0.143055302	0.082703026	0.70447632	-0.02145311	0.188485778	-0.074288815	0.197394104	-0.072820609
lh_G_insular_short	0.001368114	0.179617472	0.002062352	-0.172977715	0.602794157	0.029431114	0.984975178	0.001065294	0.017874635	-0.13336683	0.305385249	-0.057931368	0.001523204	0.177902292	0.324697558	0.055668304	0.661220502	0.024786134	0.626529127	0.027522033
rh_G_insular_short	0.33178029	0.054860314	0.402625669	-0.047317983	0.41285356	0.046298104	0.875004407	-0.008898338	0.330609261	-0.05499313	0.386796514	0.048927405	4.66E-07	0.279405089	0.000666576	0.190730811	0.014494198	0.137638528	0.014340645	0.1378526
lh_G_occipital_middle	0.831485244	0.012037177	0.832042323	-0.011996784	0.003172696	0.165748891	0.157798873	0.079776365	0.147514962	-0.081794509	0.000806227	0.187851026	4.42E-12	0.377081844	6.78E-06	0.250513976	1.22E-05	0.243736721	9.23E-06	0.246951836
rh_G_occipital_middle	0.587165419	0.030706529	0.621407058	-0.027931311	0.132317681	0.084982926	0.144084833	0.082491394	0.441185321	-0.043548003	0.004716634	0.158833916	2.00E-10	0.348526628	1.89E-05	0.238478074	0.000615128	0.191934607	0.000578533	0.192849
lh_G_occipital_sup	0.376965616	-0.049947133	0.467340775	0.041097328	0.00358314	0.163655039	0.958744102	0.002926263	0.25953781	-0.063715273	0.004866628	0.158276525	1.73E-07	0.289278165	0.000108873	0.21631788	0.005481578	0.156141901	0.005325668	0.15666189
rh_G_occipital_sup	0.965874253	0.002420185	0.830966589	-0.012074789	8.82E-05	0.219094566	0.486526286	0.039347631	0.267306845	-0.062688911	0.001774224	0.175439121	4.70E-16	0.436090018	2.02E-08	0.309528597	8.45E-06	0.247973577	7.84E-06	0.248847485
lh_G_oc-temp_lat-fusifor	0.187930344	0.074382027	0.247321494	-0.065372934	0.427277326	-0.044884799	0.930824631	-0.004910534	0.60665566	-0.029118295	0.864093221	0.009682379	0.00477681	0.158608403	0.054073483	0.10864221	0.209925674	0.070834767	0.218612603	0.069507833
rh_G_oc-temp_lat-fusifor	0.31025241	0.057352382	0.404594148	-0.04712051	0.93481185	0.004626846	0.88885245	0.007905688	0.314991715	-0.056794314	0.902967647	0.006896374	9.36E-05	0.218324045	0.005778557	0.155187139	0.133636281	0.084695461	0.131648796	0.085129593
lh_G_oc-temp_med-Lingual	0.224620783	0.068611997	0.296945926	-0.058949917	0.018975669	0.132127864	0.984132098	-0.001125078	0.198739309	-0.072603131	0.769730898	-0.016557989	2.27E-05	0.236245228	0.005026615	0.157698794	0.049107647	0.110963394	0.048901685	0.111063826
rh_G_oc-temp_med-Lingual	0.353879361	0.052408096	0.351710125	-0.052644428	0.001177816	0.181984648	0.564349149	-0.03259706	0.428806371	-0.044736617	0.180621747	0.075627851	2.30E-06	0.262564754	0.001133311	0.182588822	0.007850097	0.149538067	0.007844471	0.149551501
lh_G_oc-temp_med-Parahip	0.001159472	0.182231082	0.001772122	-0.175458383	0.485192954	0.039468005	0.589302853	-0.030531193	0.095858703	-0.093993236	0.744418437	-0.018440207	0.000545896	0.193710922	0.140988412	0.083131437	0.108214183	0.090677122	0.108015066	0.09072813
rh_G_oc-temp_med-Parahip	0.012263729	0.140965631	0.011222778	-0.142705027	0.362787263	-0.051447021	0.799644594	0.014356748	0.169996702	-0.077507304	0.993274942	-0.0004768	0.010250103	0.144464374	0.385866626	0.049023178	0.862240083	0.00981572	0.864928748	0.009622278
lh_G_orbital	0.001025154	0.184153392	0.00126114	-0.180907865	0.319463371	0.056272776	0.754117068	-0.017716733	0.207213746	-0.071257094	0.006785695	0.152247528	5.87E-05	0.224391471	0.222485783	0.068928353	0.342796527	0.053625327	0.341910816	0.053723675
rh_G_orbital	0.000352693	0.200080967	0.00105705	-0.183676778	0.929582692	0.004998921	0.708858841	-0.02111971	0.036574405	-0.11784318	0.470920916	0.040767886	0.035976439	0.118218796	0.97444428	0.001812161	0.227539312	-0.068182982	0.221525361	-0.06907137
lh_G_pariet_inf-Angular	0.357351794	0.052031672	0.342585036	-0.053648796	0.0298282	0.122424794	0.537467428	0.034872202	0.088542413	-0.096120725	0.001916974	0.174177353	6.63E-12	0.37416937	3.48E-05	0.230984072	0.004094448	0.161331294	0.00389282	0.162214485
rh_G_pariet_inf-Angular	0.059931404	0.106121517	0.066860266	-0.10339015	0.062408459	0.105116569	0.832578409	0.011957919	0.021573585	-0.129435459	0.020107375	0.130917953	1.39E-07	0.291461236	0.005741457	0.15530397	0.073600893	0.100947278	0.067843074	0.103021781
lh_G_pariet_inf-Supramar	0.194210735	0.0733396	0.23954352	-0.066458257	0.515147921	0.036804733	0.496525081	0.038450515	0.148422499	-0.081612194	0.125679631	0.086464628	2.02E-06	0.264007866	0.004256108	0.160651109	0.103961565	0.091782988	0.101509937	0.092436862
rh_G_pariet_inf-Supramar	0.069037969	0.102579756	0.078371854	-0.099326204	0.321592871	0.056026079	0.43184149	0.04444338	0.030784832	-0.121724418	0.64675612	0.025919479	4.81E-06	0.25442193	0.007416928	0.150598569	0.029318244	0.122806034	0.025902575	0.125517161
lh_G_parietal_sup	0.034233585	0.119344653	0.023583822	-0.127538771	0.000277014	0.203520608	0.883657497	-0.00827777	0.013233934	-0.139457967	0.000854665	0.186959323	3.09E-11	0.362866039	0.002120562	0.172518927	0.004957994	0.157944535	0.00400218	0.161730462
rh_G_parietal_sup	0.336210308	0.054360573	0.251255172	-0.064833085	2.80E-05	0.233689285	0.721578553	0.020156133	0.082267756	-0.098060753	0.009251946	0.146430867	1.35E-11	0.369013059	5.74E-05	0.224678284	0.000828682	0.187431669	0.000648785	0.19113704
lh_G_postcentral	0.070975354	0.101876177	0.074434479	-0.100658006	0.001094538	0.183133254	0.963891435	0.002560899	0.111950776	-0.089733357	0.156880334	0.079952505	5.39E-07	0.277917873	0.01370486	0.138760954	0.00757144	0.150214093	0.006294854	0.153627452
rh_G_postcentral	0.026751998	0.124815491	0.018865901	-0.132248532	0.009722163	0.145482184	0.315413856	-0.056744873	0.131779122	-0.085100971	0.138127601	-0.083732408	0.025119439	0.126181842	0.820971311	0.012800695	0.789618708	0.015091944	0.772800812	0.016330989
lh_G_precentral	0.000251534	0.204879084	0.000156119	-0.21146894	0.009080155	0.146788165	0.735240632	-0.019127605	0.010979989	-0.143131151	0.514068727	-0.03689925	0.000280492	0.203344289	0.653095089	0.025421545	0.539360635	0.03471016	0.490104583	0.039025455
rh_G_precentral	0.024671635	0.126569976	0.022092263	-0.128931898	0.242373003	0.066060622	0.309757254	-0.057411011	0.097467397	-0.093542927	0.124070181	-0.086832978	0.078116563	0.09941089	0.970016177	-0.002126295	0.838179521	0.011552184	0.813298677	0.01335934
lh_G_precuneus	0.09622178	0.09389108	0.110463356	-0.090106029	0.638676444	0.026557065	0.926447334	0.005222117	0.094942755	-0.094252326	0.323883542	0.055761893	4.86E-05	0.226798066	0.015328572	0.136508942	0.26621366	0.062832083	0.269017401	0.062465685
rh_G_precuneus	0.136362829	0.084107909	0.175186583	-0.076578698	0.579719563	0.031319635	0.999286231	-5.06E-05	0.087473347	-0.096443279	0.446801643	0.043015019	2.20E-05	0.236626595	0.010553992	0.143899387	0.139542034	0.083434098	0.13767574	0.083828201
lh_G_rectus	4.29E-05	0.228360073	0.000108218	-0.216398148	0.527077675	0.035766618	0.294886233	-0.059201415	0.004049644	-0.161524098	0.48042747	0.0398997	0.011318054	0.142540029	0.850203335	0.010683166	0.379009615	-0.049733789	0.369321244	-0.050751388
rh_G_rectus	0.021399426	0.129606895	0.064602023	-0.10425369	0.874817957	0.008911721	0.20955118	-0.070892851	0.026211036	-0.125260098	0.667114769	0.024327146	0.00196972	0.173732784	0.331649271	0.054875159	0.617118813	-0.028275084	0.58926145	-0.030534587
lh_G_subcallosal	0.976505305	-0.001665969	0.804678771	-0.013988509	0.316342725	0.056636236	0.872388084	0.009086178	0.55856965	-0.033081672	0.587989969	0.030638856	0.472258495	-0.040645156	0.257126187	-0.064038165	0.357634445	-0.052001133	0.385087637	-0.049103517
rh_G_subcallosal	0.314221947	0.056884581	0.419158998	-0.045676772	0.572246732	-0.03193867	0.11765934	-0.08833816	0.512229469	-0.037060572	0.522370215	0.036174805	0.071867531	-0.101557435	0.114556524	-0.089089753	0.287463954	-0.060117565	0.289130109	-0.05991054
lh_G_temp_sup-G_T_transv	7.56E-05	0.221113526	5.43E-05	-0.225377906	0.172619635	0.077035395	0.835760319	-0.011727353	0.001579834	-0.177315739	0.096881361	-0.093706282	0.048604365	0.11120943	0.815543495	-0.013195762	0.793147683	0.014832882	0.71202712	0.020879138
rh_G_temp_sup-G_T_transv	0.115987974	0.08874106	0.09751158	-0.093530643	3.61E-05	0.23053039	0.582289746	-0.031107591	0.057478602	-0.107150993	0.666459565	0.024378087	8.02E-06	0.248576899	0.075215705	0.100389285	0.138191534	0.083718874	0.115879784	0.088767297
lh_G_temp_sup-Lateral	0.005844117	0.154982318	0.010643767	-0.143735236	0.006429539	0.153239474	0.812910001	-0.013387673	0.003896155	-0.162199542	0.26309624	0.063242589	7.16E-08	0.297801441	0.010902195	0.143269454	0.230994025	0.067680164	0.221134699	0.06912967
rh_G_temp_sup-Lateral	0.016852687	0.134577852	0.045165815	-0.112949913	0.05692119	0.107390002	0.848956842	0.010773136	0.006973967	-0.15174184	0.354817927	0.052306124	9.61E-10	0.335862399	0.000662798	0.190816215	0.026504046	0.12501831	0.025860508	0.125552422
lh_G_temp_sup-Plan_polar	1.12E-05	0.244683778	2.38E-05	-0.235700268	0.596623301	0.029932884	0.914646519	0.006062933	0.004567052	-0.159405909	0.930259254	-0.00495077	0.03283218	0.120285864	0.992073359	-0.000561993	0.767376209	-0.016732282	0.792683543	-0.014866937
rh_G_temp_sup-Plan_polar	0.001085441	0.183263544	0.002287856	-0.171261587	0.75752602	0.01746313	0.418787398	0.045713237	0.177008096	-0.07625763	0.433800294	0.044254763	0.020458338	0.130554757	0.82953452	0.012178669	0.538682969	-0.03476813	0.525185055	-0.035930504
lh_G_temp_sup-Plan_tempo	0.009131473	0.146680808	0.008466749	-0.148114997	0.270072205	0.062328518	0.555919041	0.033304736	0.062060163	-0.105255865	0.724580819	0.019929554	8.65E-05	0.219351412	0.074107296	0.100771229	0.114779371	0.089035245	0.103845413	0.09181369
rh_G_temp_sup-Plan_tempo	0.182790152	0.075254406	0.200641165	-0.072297478	0.108180832	0.090685661	0.404794002	0.047100493	0.066034527	-0.103703093	0.6270692	0.027478963	1.73E-07	0.289283158	0.0034495	0.164311805	0.035034178	0.118821577	0.02967643	0.12253767
lh_G_temporal_inf	0.0759108	0.100152091	0.1000589	-0.092829784	0.325396173	-0.055588103	0.675079932	0.023709413	0.168072126	-0.077857033	0.704538175	0.021448399	0.002460618	0.170048247	0.089988109	0.095689468	0.274653269	0.061736994	0.278604902	0.061232109
rh_G_temporal_inf	0.011871331	0.141605437	0.025696377	-0.125690474	0.31747445	0.056504155	0.971604193	-0.002013632	0.092113815	-0.09506533	0.533412605	0.035220222	1.30E-05	0.242919247	0.037723497	0.117135753	0.29397212	0.059313407	0.290685611	0.059717986
lh_G_temporal_middle	0.10959402	0.09032567	0.256391525	-0.064136944	0.664677314	0.024516756	0.297363872	0.058899026	0.080125871	-0.09875032	0.250976077	0.064871193	4.24E-07	0.280367578	0.001101626	0.183032409	0.064164258	0.104423948	0.06305878	0.104858186
rh_G_temporal_middle	0.380441825	0.049584721	0.482865513	-0.039678555	0.141619604	0.083000102	0.308581475	0.057550474	0.021966854	-0.129052705	0.024755294	0.126497006	4.86E-09	0.32215779	0.000194067	0.208487955	0.022142558	0.128883614	0.020738679	0.130268509
lh_Lat_Fis-ant-Horizont	0.371897901	0.050479164	0.582340136	-0.031103438	0.991217811	-0.000622653	0.57328519	0.03185242	0.203347555	-0.071866132	0.281471777	0.060868848	7.25E-07	0.274854266	0.000535197	0.19400389	0.013938587	0.138422803	0.013672535	0.138808119
rh_Lat_Fis-ant-Horizont	0.224071981	0.068693112	0.390264211	-0.048571479	0.996841289	0.000223947	0.760540556	0.01723916	0.123621146	-0.086936409	0.87343088	0.009011298	0.000589098	0.192579648	0.015261448	0.136597795	0.489547795	0.039075503	0.50540061	0.037662184
lh_Lat_Fis-ant-Vertical	0.050606875	0.110242752	0.079331728	-0.099009778	0.655712583	0.025216511	0.769848243	0.016549307	0.04051639	-0.115489483	0.938145525	-0.004389746	0.001125734	0.182693855	0.132544685	0.084933281	0.267506627	0.062662789	0.249688547	0.065047375
rh_Lat_Fis-ant-Vertical	0.172527029	0.077051965	0.217083786	-0.069738584	0.092104973	0.095067902	0.826076964	0.012429643	0.141900016	-0.082941898	0.75600886	0.017575953	7.36E-06	0.249571296	0.011489622	0.14224598	0.089763714	0.09575604	0.083437069	0.097690395
lh_Lat_Fis-post	0.091496304	0.095245442	0.119219802	-0.087966008	0.013684632	0.138790457	0.921304776	0.005588376	0.091442426	-0.095261203	0.468112575	0.04102619	1.77E-07	0.289047606	0.00432713	0.16035963	0.030227582	0.122130094	0.027340147	0.124340785
rh_Lat_Fis-post	0.639158781	0.026518909	0.702259273	-0.021622054	0.010290565	0.144388298	0.643656503	0.026163685	0.43975282	-0.043684564	0.413635629	0.046220738	5.26E-10	0.340782358	3.63E-05	0.230483634	0.008951987	0.147058668	0.008673998	0.14765741
lh_Pole_occipital	0.065586437	-0.103874259	0.042429086	0.114416484	0.003501271	0.164054687	0.359652809	0.051783496	0.766552113	-0.016793319	0.001121491	0.182752945	2.99E-11	0.363113293	1.31E-08	0.313450516	1.40E-07	0.291344525	1.39E-07	0.291453017
rh_Pole_occipital	0.037399176	-0.117333548	0.034177284	0.119381828	0.434608131	0.044177117	0.450181647	0.042696088	0.556870489	0.033224607	0.007659895	0.14999713	1.07E-07	0.293989275	1.00E-06	0.271451561	1.59E-06	0.266573772	1.51E-06	0.267139211
lh_Pole_temporal	0.003566508	0.163735557	0.003858726	-0.1623679	0.096313823	0.093865231	0.790387813	0.015035458	0.078593131	-0.099252982	0.055157681	0.108159154	4.00E-06	0.256478356	0.0479232	0.111545839	0.57748657	0.031504218	0.580128889	0.031285836
rh_Pole_temporal	0.054148218	0.108608655	0.043651706	-0.113751761	0.587335872	0.030692536	0.718456106	0.020392123	0.029916507	-0.122359344	0.403235456	0.047256749	2.77E-05	0.233804785	0.020852537	0.13015321	0.194800532	0.073242978	0.184110892	0.075028547
lh_S_calcarine	0.311875319	0.057160654	0.358206349	-0.051939388	0.171797313	0.077182766	0.87181355	0.00912744	0.297843619	-0.058840668	0.549668077	0.033832847	6.18E-05	0.223719392	0.004678796	0.158977045	0.060090488	0.106055957	0.061348557	0.105542476
rh_S_calcarine	0.381272571	0.049498412	0.364532878	-0.051260419	0.164264335	0.078557894	0.723239633	-0.020030733	0.351241377	-0.052695617	0.233343015	0.06734131	0.000639214	0.191359871	0.015689218	0.136037303	0.104367991	0.091675772	0.103017309	0.09203337
lh_S_central	0.000300135	0.202385242	0.00035761	-0.199882086	0.257006984	0.064054179	0.4063298	-0.046946867	0.000871167	-0.186666166	0.480044263	-0.039934514	0.028139478	0.123709493	0.681917276	0.023181387	0.926528199	0.00521636	0.877545187	0.008716015
rh_S_central	0.000199315	0.208119557	0.000450941	-0.196521858	0.044877564	0.113100808	0.192604808	-0.073603778	0.028435774	-0.12347939	0.308584166	-0.057550154	0.000972955	0.184963681	0.291618026	0.059602894	0.672864416	0.02388095	0.654325438	0.025325128
lh_S_cingul-Marginalis	0.140304084	0.083274338	0.204512525	-0.07168174	0.146744332	0.081949991	0.936072159	0.0045372	0.100787595	-0.092631902	0.484289681	0.039549654	2.56E-07	0.285408289	0.001537689	0.177750379	0.050729889	0.110184416	0.048130159	0.111443207
rh_S_cingul-Marginalis	0.233752302	0.067282515	0.302861257	-0.058234014	0.483589099	0.039613038	0.867688015	-0.009423872	0.125965958	-0.086399481	0.460176497	0.041760795	4.04E-06	0.256363899	0.004157512	0.161063115	0.134492058	0.084510062	0.133836767	0.084651945
lh_S_circular_insula_ant	0.020878883	0.130126608	0.032005466	-0.120857273	0.136911852	0.083990692	0.74272333	-0.01856696	0.068410564	-0.102811063	0.35406288	0.052388144	2.45E-06	0.261919496	0.01772283	0.133542837	0.141633654	0.082997183	0.133749748	0.084670827
rh_S_circular_insula_ant	0.035063081	0.118802884	0.059635066	-0.106244025	0.410125738	0.046568632	0.525824478	-0.035875102	0.091059548	-0.095373421	0.949226462	0.003602169	8.20E-05	0.220054918	0.061803583	0.105358893	0.353579385	0.052440723	0.346519033	0.053213741
lh_S_circular_insula_inf	6.63E-05	0.222824116	3.16E-05	-0.232190995	0.224231668	0.068669495	0.489489974	0.039080702	0.128378413	-0.085855089	0.256706392	-0.064094585	0.029919314	0.122357266	0.977044457	-0.001627728	0.737274686	0.018975019	0.680169803	0.023316146
rh_S_circular_insula_inf	0.262161976	0.063366264	0.287921384	-0.060060648	0.00068283	0.190368327	0.87413538	-0.008960719	0.160856009	-0.079195634	0.914627799	0.006064268	2.20E-05	0.236632718	0.02931819	0.122806075	0.036314917	0.118005534	0.031738268	0.121044648
lh_S_circular_insula_sup	0.046921423	0.112047929	0.055648262	-0.107943164	0.055869109	0.107846447	0.987925757	-0.000856074	0.101055386	-0.092559466	0.657024184	0.025113894	1.01E-06	0.271383287	0.009678245	0.145569045	0.043244473	0.11397141	0.039337929	0.116172052
rh_S_circular_insula_sup	0.072269015	0.101415051	0.135264144	-0.084343571	0.09072025	0.095473181	0.948147085	0.003678853	0.062921078	-0.104912713	0.879511712	0.008574962	8.70E-07	0.272956445	0.007662169	0.149991582	0.141840664	0.08295421	0.13895779	0.083557035
lh_S_collat_transv_ant	0.000143989	0.212566526	0.000310882	-0.201885044	0.421614187	0.045436324	0.575459564	-0.031672063	0.005421735	-0.156339897	0.762644257	0.017083021	0.000844324	0.187145697	0.32196945	0.055982564	0.727199769	-0.019732164	0.726132438	-0.01981258
rh_S_collat_transv_ant	0.183772787	0.075086252	0.265321055	-0.062949284	0.906790315	0.006623421	0.994566447	0.000385232	0.393251006	-0.048266445	0.212116936	0.070496385	0.000168937	0.210392644	0.015258276	0.136602002	0.241594795	0.06616966	0.249177706	0.065117453
lh_S_collat_transv_post	0.154232156	0.080464719	0.243183827	-0.065947275	0.581279387	0.031190895	0.898881718	0.007188301	0.179975349	-0.075739815	0.06094396	0.105706657	0.000192403	0.208606778	0.013092394	0.139671723	0.092114271	0.095065197	0.091651221	0.095200166
rh_S_collat_transv_post	0.126850054	0.086199047	0.211756327	-0.070551898	0.895393908	-0.007437646	0.94204385	-0.004112584	0.15990821	-0.079374782	0.573429541	0.031840436	0.000403698	0.19813232	0.022115764	0.128909325	0.091420041	0.095267754	0.088569648	0.096112549
lh_S_front_inf	0.096891442	0.093703465	0.068823595	-0.102658596	0.120744976	0.087605926	0.41428266	0.046156796	0.039359982	-0.116159121	0.756369016	0.017549164	7.03E-08	0.297971594	0.003102051	0.166133845	0.069716899	0.102331382	0.060807573	0.105762204
rh_S_front_inf	0.281316659	0.060888438	0.335844098	-0.054401724	0.656518007	0.025153487	0.73100441	0.019445833	0.096461355	-0.093823841	0.626903476	0.027492177	4.60E-06	0.254917346	0.003235259	0.16541441	0.078217428	0.099377404	0.076717186	0.09987912
lh_S_front_middle	0.033526545	0.119815329	0.071283298	-0.101765792	0.154905868	0.080333782	0.983728555	0.001153694	0.011660084	-0.141957643	0.142863089	0.082742667	2.84E-06	0.260276657	0.008324852	0.148434078	0.150236732	0.081250259	0.14045333	0.083243127
rh_S_front_middle	0.016519135	0.134987015	0.015269025	-0.136587747	0.67119837	-0.024010089	0.910493636	-0.006359136	0.00789199	-0.14943829	0.830885865	0.012080643	0.017344664	0.133987081	0.560896592	0.032886269	0.516017207	-0.036728674	0.536089195	-0.034990345
lh_S_front_sup	0.045272437	0.112894302	0.029566282	-0.122619899	0.209257891	0.070938393	0.950618332	0.003503294	0.022468965	-0.128572552	0.459398615	0.041833177	0.001122096	0.182744513	0.136962172	0.083979967	0.205879772	0.071466298	0.184012371	0.075045354
rh_S_front_sup	0.125199272	0.086574181	0.124047263	-0.08683825	0.261864388	0.063405721	0.978464097	0.001527039	0.008875976	-0.147220723	0.32957851	0.055110288	4.42E-07	0.279925104	0.00870653	0.147586467	0.117081728	0.088476891	0.104089498	0.091749203
lh_S_interm_prim-Jensen	0.633962352	-0.026930618	0.323191061	0.05584163	0.425159272	0.045090573	0.141084537	0.083111407	0.889358729	0.007869445	0.060216251	0.10600423	9.94E-07	0.271563307	0.000504546	0.194874308	0.027431358	0.124267955	0.031115879	0.121486379
rh_S_interm_prim-Jensen	0.995970897	-0.000285657	0.763019827	0.01705516	0.154806285	0.080353109	0.673056011	-0.023866107	0.223953543	-0.068710636	0.081607048	0.098271902	0.002911231	0.167214888	0.042561847	0.114343529	0.292397992	0.059506808	0.305364891	0.057933802
lh_S_intrapariet_and_P_trans	0.180500894	0.075648762	0.225782673	-0.068440731	0.026108298	0.125345426	0.88412965	0.008243939	0.08473531	-0.097284071	0.374759365	0.050178211	1.30E-07	0.292055301	0.001657679	0.176540129	0.021391511	0.129614714	0.018779313	0.13234415
rh_S_intrapariet_and_P_trans	0.082657586	0.097936813	0.110895447	-0.089997365	0.037812734	0.117081583	0.808556053	0.013705296	0.143370654	-0.082638079	0.11736218	0.088409465	2.66E-09	0.327338146	0.000391232	0.198586508	0.021815655	0.129199153	0.020907379	0.130097869
lh_S_oc_middle_and_Lunatus	0.429880952	0.04463266	0.516505416	-0.036685987	0.543296671	0.034374175	0.663537796	0.024605493	0.206730404	-0.071332782	0.115633217	0.088827162	1.50E-05	0.241207765	0.002602132	0.169110855	0.058932316	0.106536568	0.058357937	0.106777821
rh_S_oc_middle_and_Lunatus	0.447583039	0.042941167	0.444982333	-0.043187251	0.904268188	-0.006803493	0.605723563	0.029193723	0.22714369	-0.068240908	0.119431693	0.087915768	2.42E-05	0.235460251	0.003122435	0.166021959	0.042584752	0.114330962	0.041983287	0.114662872
lh_S_oc_sup_and_transversal	0.90192146	0.006971103	0.900063162	-0.007103871	0.914292917	-0.006088147	0.862798117	-0.009775561	0.331765622	-0.054861975	0.183391173	0.075151477	0.007672118	0.149967325	0.053636323	0.10883926	0.467357607	0.041095776	0.468604683	0.040980866
rh_S_oc_sup_and_transversal	0.148970399	0.081502537	0.141486628	-0.083027734	0.052433926	0.109388213	0.736441136	0.019037532	0.038361878	-0.116750591	0.108475652	0.090610255	2.00E-09	0.329740046	0.000292384	0.202756481	0.009694316	0.145537219	0.008762784	0.147464348
lh_S_occipital_ant	0.097480606	0.093539254	0.107370812	-0.090893675	0.920292013	0.005660533	0.603231431	-0.029395646	0.029487818	-0.122678636	0.48851766	0.039168179	0.001055201	0.183704042	0.062741879	0.10498382	0.473327498	0.040547206	0.458939338	0.041875944
rh_S_occipital_ant	0.323206143	0.055839892	0.408822603	-0.046698244	0.254915202	0.064336036	0.236105305	0.0669459	0.055917444	-0.107825321	0.082877168	0.097867208	8.57E-07	0.273110477	0.001445698	0.17873834	0.016750531	0.134702409	0.014627064	0.137454896
lh_S_oc-temp_lat	0.008793173	0.147398667	0.021643437	-0.129367035	0.896843828	0.007333974	0.710539339	0.02099206	0.32131605	-0.056058088	0.918349522	0.005798957	0.000913077	0.185944048	0.091140574	0.095349641	0.401723194	0.04740871	0.395564319	0.04803115
rh_S_oc-temp_lat	0.736023405	0.019068868	0.896212262	-0.007379129	0.945513558	-0.003865979	0.84867957	-0.010793153	0.231501151	-0.067606803	0.254147037	0.064439945	0.000303312	0.202235686	0.007259163	0.150998586	0.245696191	0.065597733	0.248889141	0.065157082
lh_S_oc-temp_med_and_Lingual	0.327357856	0.055363498	0.458465355	-0.041920107	0.948407864	-0.003660325	0.909099912	-0.006458582	0.308747947	-0.057530707	0.362465424	0.051481486	0.000894519	0.186259949	0.018956506	0.132148887	0.220186903	0.069271419	0.223756486	0.068739806
rh_S_oc-temp_med_and_Lingual	0.300267863	0.058546727	0.38501796	-0.049110708	0.310330029	0.057343198	0.930517734	0.004932374	0.119622555	-0.087870574	0.371881319	0.050480912	5.23E-06	0.253477906	0.0020879	0.172774921	0.094851347	0.094278291	0.094794752	0.094294378
lh_S_orbital_lateral	0.619508307	0.028083399	0.659526335	-0.024918359	0.895372993	0.007439141	0.524825624	0.035961662	0.035842704	-0.118303526	0.018068515	0.133143924	3.64E-07	0.281911354	0.001300967	0.180416103	0.123166217	0.087041496	0.121856731	0.087345675
rh_S_orbital_lateral	0.03939125	0.116140798	0.059438881	-0.106325406	0.858998162	-0.010049119	0.311445334	-0.057211388	0.214136465	-0.070186742	0.450840628	0.042634065	0.044716215	0.113185628	0.463015238	0.041497225	0.332414348	-0.054788525	0.313856495	-0.056927486
lh_S_orbital_med-olfact	0.175208902	0.076574749	0.235834417	-0.066984532	0.402705666	0.047309947	0.672875273	-0.023880109	0.864846564	-0.009628189	0.375070848	0.050145536	7.66E-05	0.220952443	0.016236302	0.135339658	0.069615203	0.102368459	0.071749951	0.101599257
rh_S_orbital_med-olfact	0.201000473	0.072239969	0.208018592	-0.071131341	0.642955513	-0.02621898	0.623231226	0.027785385	0.192364776	-0.073643401	0.0431048	0.114047145	0.002965806	0.166899289	0.1289426	0.08572892	0.624605546	0.027675567	0.631213173	0.027149008
lh_S_orbital-H_Shaped	0.561143718	0.032865539	0.714886589	-0.020662336	0.036665096	0.117786667	0.378512497	0.049785611	0.07941981	-0.098980897	0.011440343	0.142330039	6.87E-09	0.319147111	8.14E-05	0.220147805	0.010977611	0.143135367	0.010396728	0.144189946
rh_S_orbital-H_Shaped	0.167706268	0.077923853	0.210502874	-0.070745388	0.325283696	0.055601008	0.863161439	0.009749418	0.132236475	-0.085000702	0.194701495	0.073259188	1.24E-06	0.269204296	0.002749008	0.168185785	0.121589236	0.087408124	0.130361942	0.085413387
lh_S_parieto_occipital	0.431167692	0.044508376	0.480299795	-0.039911298	0.223403688	0.068792078	0.767266739	0.016740389	0.184874303	-0.07489854	0.071438167	0.101710425	9.69E-07	0.27182596	0.000731215	0.189334726	0.04784132	0.111586546	0.046387885	0.112319012
rh_S_parieto_occipital	0.387643468	0.048840296	0.482746214	-0.039689362	0.945848864	-0.003842151	0.743824617	0.0184846	0.298974853	-0.058703308	0.548457666	0.033935448	0.000150467	0.211970007	0.006930313	0.151857994	0.148928755	0.081510861	0.151660529	0.080968531
lh_S_pericallosal	0.543777976	-0.034333174	0.524504965	0.035989468	0.450812814	0.042636682	0.816884004	-0.013098134	0.00702398	-0.15160956	0.06524587	0.104004994	0.151462311	-0.081007632	0.252920724	-0.064606277	0.336159456	-0.054366286	0.359338396	-0.051817349
rh_S_pericallosal	0.562726837	-0.032732849	0.497515056	0.038362218	0.355035907	0.052282466	0.186050465	-0.074699014	0.670423549	-0.024070189	0.000741279	0.18912772	0.423998726	0.045203575	0.407508019	0.046829244	0.357235016	0.052044294	0.323170514	0.055843997
lh_S_postcentral	0.021169238	0.129835349	0.014615903	-0.137470265	0.07132281	0.101751657	0.807394157	-0.01379013	0.022085323	-0.128938567	0.40459647	0.047120277	1.59E-07	0.290110482	0.006954677	0.151793086	0.037599755	0.11721105	0.032724107	0.12035986
rh_S_postcentral	0.072758088	0.101242473	0.107822779	-0.090777458	0.204001501	0.071762531	0.836954145	0.011640897	0.038293885	-0.116791355	0.374733543	0.05018092	3.80E-07	0.281474098	0.003445391	0.164332358	0.06704616	0.103320136	0.062628868	0.10502875
lh_S_precentral-inf-part	0.096477887	0.093819206	0.110346238	-0.09013554	0.662184529	0.024710955	0.77120815	0.016448723	0.135075659	-0.084384148	0.513453057	0.036953217	0.000113812	0.215726872	0.031659954	0.121099821	0.240499161	0.066323592	0.231671543	0.06758218
rh_S_precentral-inf-part	0.068939773	0.102615845	0.084257086	-0.097433159	0.89544462	0.007434019	0.874409177	0.008941064	0.067043875	-0.103320996	0.836125762	-0.011700885	0.000303384	0.2022323	0.043989226	0.113571016	0.232643078	0.067442027	0.227382461	0.068205939
lh_S_precentral-sup-part	0.029648461	0.122558524	0.038777425	-0.116502778	0.880267827	-0.008520743	0.857850689	-0.010131771	0.078593071	-0.099253002	0.850979926	-0.010627127	0.004664141	0.15903276	0.128012368	0.085937178	0.523025143	0.036117903	0.515190007	0.036801049
rh_S_precentral-sup-part	0.038650479	0.116578244	0.039573145	-0.116034447	0.852033919	0.010551086	0.794253546	-0.014751765	0.04380578	-0.113669108	0.438087015	-0.043843685	0.011026806	0.143048339	0.389966576	0.048601954	0.872703001	0.009063563	0.875729691	0.008846283
lh_S_suborbital	0.053084114	0.109090086	0.053642784	-0.108836338	0.072202885	0.101438459	0.305844984	0.05787642	0.00290526	-0.167249743	0.105724677	0.091320247	4.23E-05	0.228548997	0.107116239	0.090959306	0.648989805	0.025743794	0.616648435	0.028312856
rh_S_suborbital	0.619261208	-0.028103207	0.392985246	0.048293529	0.685843649	0.022879075	0.178417717	0.076010842	0.966909854	-0.002346698	0.202595268	0.071985612	9.48E-07	0.272054955	3.29E-05	0.231677254	0.002587737	0.169204058	0.002690941	0.168546008
lh_S_subparietal	0.463315411	0.041469408	0.54300524	-0.034399011	0.467493945	0.041083205	0.894604923	0.00749407	0.112445925	-0.089610161	0.170574358	0.07740291	1.55E-06	0.26685129	0.001425567	0.178962215	0.067681761	0.103081942	0.065036821	0.10408552
rh_S_subparietal	0.534706444	0.03510903	0.729669347	-0.019546251	0.735607896	-0.019100044	0.985098138	0.001056575	0.368321343	-0.050857343	0.303193348	0.058194099	7.78E-06	0.248930787	0.001183274	0.181911998	0.097768947	0.093459176	0.10272364	0.092111611
lh_S_temporal_inf	0.553409039	0.033516443	0.686750437	-0.022809349	0.687250694	0.022770898	0.186390957	0.074641426	0.096398191	-0.093841556	0.178138776	0.076059563	2.23E-07	0.286805547	0.000475583	0.1957431	0.027685084	0.124066445	0.025171161	0.126137397
rh_S_temporal_inf	0.5286601	0.035629822	0.788150222	-0.015199839	0.460132509	0.041764886	0.597816849	0.029835652	0.141954995	-0.082930497	0.273739171	0.061854486	1.16E-05	0.244320284	0.001374072	0.179548359	0.196908548	0.072899374	0.197709096	0.072769588
lh_S_temporal_sup	0.068035089	0.102950322	0.106143714	-0.091211165	0.583064417	0.031043764	0.796588098	0.014580619	0.091449264	-0.095259202	0.701064374	0.021713188	5.35E-05	0.22557526	0.01946865	0.131593309	0.2975702	0.058873919	0.29664756	0.058986276
rh_S_temporal_sup	0.187497421	0.074454819	0.24203939	-0.066107336	0.364100939	0.051306541	0.903501222	0.006858265	0.091126033	-0.095353907	0.32250442	0.055920803	7.28E-07	0.274810635	0.001983643	0.173617249	0.111498845	0.089846175	0.111449582	0.089858494
lh_S_temporal_transverse	0.130992661	0.085274024	0.124233758	-0.086795372	0.025649304	0.125730208	0.90198314	0.006966697	0.252368727	-0.064681331	0.143655635	0.08257948	0.001385184	0.179420187	0.144782571	0.082348621	0.053696057	0.108812256	0.047231328	0.111891654
rh_S_temporal_transverse	0.505653494	0.03763983	0.526439871	-0.035821813	0.13890458	0.083568252	0.257506826	0.063987063	0.136468519	-0.084085316	0.509383798	0.03731076	7.51E-08	0.297349372	0.000438901	0.196916842	0.009888904	0.145155539	0.008877585	0.14721728
p-values not corrected for multiple comparisons
