## Supplementary material for "The impact of FreeSurfer versions on structural neuroimaging analyses of Parkinson’s disease": Table S1: Table_S11.csv

Table S11
Correlation between quality metrics and software variability in volume across the main sample (FreeSurfer 7 vs 5)
	cjv	cjv	cnr	cnr	fber	fber	qi1	qi1	qi2	qi2	rpve	rpve	snr_gm	snr_gm	snr_total	snr_total	snrd_gm	snrd_gm	snrd_total	snrd_total
	p	r	p	r	p	r	p	r	p	r	p	r	p	r	p	r	p	r	p	r
Left-Lateral-Ventricle	0.224437035	-0.06863914	0.289836219	0.059823046	0.68408181	0.023014647	0.761291337	-0.017183421	0.852900632	-0.010488571	0.333294349	0.054689037	0.422041073	-0.0453946	0.757264474	-0.017482575	0.779615715	-0.015828	0.81337646	-0.01335367
Left-Inf-Lat-Vent	0.004529102	-0.159553712	0.008359904	0.148354811	0.555951328	0.033302015	0.094708015	0.094319046	0.361375618	0.051598332	0.006508596	0.153015117	0.837655688	-0.011590104	0.488106157	0.039205229	0.311047496	0.05725837	0.276388629	0.061514671
Left-Cerebellum-White-Matter	0.347123409	0.053147182	0.148012027	-0.081694549	0.047091118	-0.111962251	0.673088437	0.023863595	0.949979346	0.003548685	0.192937689	-0.073548886	0.591308842	-0.030366906	0.538858359	-0.034753123	0.426505741	-0.044959692	0.411892142	-0.04639333
Left-Cerebellum-Cortex	2.48E-09	0.327944936	2.45E-10	-0.346899802	2.97E-05	-0.232971744	0.139854688	-0.083368471	0.005917268	-0.154756202	1.17E-05	-0.244225746	4.81E-22	-0.507722206	5.38E-20	-0.485068341	9.52E-11	-0.354299406	1.40E-10	-0.351290801
Left-Thalamus	0.226657838	-0.068312143	0.250062324	0.064996164	0.339544045	-0.053987277	0.064309892	0.104367201	0.657318988	0.025090841	0.057338733	0.107210786	0.81515444	0.013224104	0.661001805	0.024803195	0.835451719	-0.011749706	0.821612451	-0.01275407
Left-Caudate	0.244479017	0.065766763	0.301637791	-0.058381319	0.818444836	-0.012984508	0.655746924	-0.025213823	0.567558393	-0.032328993	0.585699507	-0.030826949	0.828869736	-0.012226905	0.55164102	-0.033665848	0.475771729	-0.040323702	0.471890212	-0.040678929
Left-Putamen	0.497230077	-0.038387626	0.694280298	0.022231676	0.713679306	0.020753834	0.531514605	-0.035383581	0.656438057	-0.025159741	0.002313187	0.171078563	0.214652187	-0.070108005	0.094475717	-0.094385203	0.10148138	-0.092444551	0.11236578	-0.089630072
Left-Pallidum	0.75834903	0.017401956	0.681343138	-0.023225648	0.746506296	0.018284213	0.303990802	-0.058098368	0.757266242	-0.017482443	0.07045233	-0.102064557	0.229379468	-0.067914488	0.192518615	-0.073618002	0.200328637	-0.07234756	0.196821218	-0.072913555
3rd-Ventricle	3.97E-05	-0.229334479	7.15E-05	0.221837418	0.343396928	0.053558751	0.714927207	0.020659259	0.564683678	-0.032569083	0.000590551	0.192542937	0.955226713	0.003176001	0.230668196	0.067727359	0.325744465	0.055548161	0.280918763	0.060938725
4th-Ventricle	0.000851405	0.187017854	0.002786644	-0.167955987	0.478322217	-0.040091149	0.504969503	-0.037700306	0.008119583	-0.14890434	0.334224166	-0.0545841	0.044050375	-0.113538394	0.006002454	-0.154496021	0.09920583	-0.093062899	0.109166298	-0.090434239
Brain-Stem	0.024838694	0.126424473	0.063059343	-0.104857963	0.00948828	-0.145948836	0.608498355	0.028969332	0.568303953	-0.03226682	0.842690764	0.011225828	0.522857243	-0.036132487	0.170227865	-0.077465497	0.094327239	-0.094427556	0.085615361	-0.097011474
Left-Hippocampus	4.97E-09	0.321979501	2.93E-09	-0.326510952	0.044508808	-0.113295037	0.125298141	-0.086551606	0.002709396	-0.16843076	0.000271943	-0.203781414	0.000665834	-0.190747536	3.29E-06	-0.25866001	0.001270019	-0.180797007	0.00151257	-0.178014656
Left-Amygdala	0.105767118	0.091309184	0.077562059	-0.099595606	0.60865798	0.028956438	0.852601917	-0.010510116	0.18058728	-0.075633814	0.887129931	-0.008029023	0.142315024	-0.082855919	0.119252731	-0.087958196	0.279151241	-0.061162688	0.289875278	-0.05981821
CSF	0.047651228	-0.111681276	0.049875687	0.110591958	0.373387157	-0.050322355	0.435555409	0.044086174	0.631095043	-0.027158401	0.230878704	0.067696863	0.004562177	0.159424835	0.009978624	0.144981793	0.146735816	0.081951713	0.151863653	0.080928502
Left-Accumbens-area	0.022683829	0.128369915	0.025051273	-0.126240539	0.411900576	0.046392494	0.877744545	-0.008701714	0.62006222	-0.028039011	0.501877923	-0.037974192	0.802458806	-0.014150821	0.335713766	-0.054416376	0.615451458	-0.028409031	0.635279174	-0.026826154
Left-VentralDC	0.44142325	0.043525346	0.391745462	-0.048420027	0.711946337	-0.020885267	0.394433329	-0.048146083	0.424711808	-0.045134121	0.826760029	-0.012380042	0.057133887	-0.107298573	0.1122588	-0.089656669	0.368976389	-0.050787911	0.376957583	-0.049947973
Left-vessel	1.77E-05	0.239279397	1.01E-05	-0.245864204	0.145445631	0.08221343	0.029188756	-0.122903742	0.128458365	-0.085837184	0.838085659	-0.011558978	0.056545876	-0.107552023	0.000654945	-0.190995222	0.048959295	-0.111035698	0.052681764	-0.109274213
Left-choroid-plexus	0.089100264	-0.095953652	0.175084292	0.076596801	0.138222372	0.083712347	0.094764703	0.094302922	0.672078397	0.02394186	0.894838252	0.007477383	0.576995653	-0.031544842	0.953089886	-0.003327748	0.246578827	0.065475525	0.213010191	0.070359167
Right-Lateral-Ventricle	0.264383236	-0.063072713	0.344063087	0.05348497	0.841157271	0.011336723	0.708258639	0.021165327	0.502545938	-0.037914937	0.608230852	0.028990945	0.409936848	-0.046587404	0.616873517	-0.02829478	0.608123408	-0.028999627	0.638581801	-0.026564554
Right-Inf-Lat-Vent	2.95E-05	-0.233031284	4.44E-06	0.255318863	0.70908763	0.021102325	1.56E-05	0.240808265	0.040961592	0.115235977	0.365517873	0.051155371	0.064311197	0.104366693	0.008284286	0.148526188	0.058941282	0.106532817	0.059957354	0.106110813
Right-Cerebellum-White-Matter	0.343255252	0.053574454	0.210893319	-0.070685028	0.06188328	-0.105326854	0.356915922	-0.052078796	0.656819533	0.0251299	0.003762492	-0.162807634	0.128834175	-0.085753134	0.353451265	-0.052454663	0.783429884	-0.015547032	0.778955632	-0.015876664
Right-Cerebellum-Cortex	1.24E-07	0.292546535	8.86E-08	-0.295771364	3.04E-05	-0.232685576	0.452828668	-0.042447262	0.171980239	-0.077149938	8.40E-11	-0.355259359	7.73E-21	-0.494595108	5.00E-17	-0.448935153	5.12E-07	-0.278439124	6.20E-07	-0.276475808
Right-Thalamus	0.469851701	0.04086613	0.229022306	-0.067966482	0.696197212	0.022084985	0.130283316	-0.085430797	0.402620134	-0.047318539	0.068150945	-0.102907285	0.080888749	-0.098503027	0.098241588	-0.093328319	0.07494405	-0.100482469	0.075405781	-0.100324247
Right-Caudate	0.156850752	0.079958191	0.190197979	-0.074002739	0.554453764	-0.033428268	0.422621402	-0.045337919	0.763309209	-0.017033695	0.196056748	-0.073037892	0.170734216	-0.077374068	0.118453161	-0.088148365	0.125176243	-0.086579441	0.123592144	-0.0869431
Right-Putamen	0.884159975	0.008241766	0.716617575	-0.020531242	0.822362072	0.012699568	0.871805145	-0.009128043	0.725474484	-0.019862172	0.748934547	-0.018102959	0.48277869	-0.03968642	0.191426663	-0.073798611	0.017256656	-0.134091679	0.019071987	-0.132022482
Right-Pallidum	0.146651527	0.081968757	0.26831529	-0.062557192	0.207048508	0.071282955	0.464951671	0.041317947	0.883342904	0.008300314	0.848317054	0.010819326	0.03969809	0.115961634	0.274850909	0.061711625	0.828788964	-0.012232766	0.778908563	-0.015880134
Right-Hippocampus	1.20E-05	0.243903567	5.00E-05	-0.226433194	0.022606554	0.128442601	0.100834729	-0.092619141	0.009165678	-0.146609547	0.20132331	-0.072188361	0.254362861	0.064410729	0.540901189	-0.034578512	0.215385701	-0.069996251	0.23206381	-0.067525542
Right-Amygdala	7.52E-05	0.221177445	0.000287499	-0.202995217	0.410941828	0.046487586	0.328588923	-0.055222989	0.197025664	-0.072880363	0.532485193	-0.035300007	0.722033817	0.020121754	0.310207133	-0.057357741	0.147474141	-0.081802729	0.150722771	-0.081153859
Right-Accumbens-area	0.000492655	0.195225234	0.000244175	-0.205295369	0.339211844	-0.05402437	0.282079701	-0.060792139	0.00611785	-0.154148804	0.203855222	-0.071785685	0.273575865	-0.061875504	0.033002148	-0.120169908	0.013521923	-0.139029178	0.012228766	-0.141021901
Right-VentralDC	0.938727045	-0.004348395	0.662146532	0.024713917	0.065880446	-0.103761843	0.116269261	0.088672937	0.328857863	-0.055192339	0.675839606	-0.023650645	0.777545791	-0.015980642	0.763526383	0.017017588	0.721787203	0.020140376	0.711102365	0.020949317
Right-vessel	0.354303313	0.052445879	0.313087007	-0.057109232	0.688532492	-0.022708776	0.958246678	0.002966327	0.822768152	-0.012690367	0.256704513	-0.064197423	0.579563184	-0.031382779	0.448896826	-0.04288577	0.954420979	0.003238403	0.906208694	0.00667563
Right-choroid-plexus	0.269536387	-0.06239815	0.273277587	0.061913917	0.656166274	0.025181006	0.511504342	0.037124255	0.798537451	0.014437814	0.063780342	0.10457405	0.577993822	-0.031462258	0.835974506	-0.01171184	0.596824676	0.029916473	0.57311991	0.031866142
5th-Ventricle	0.330143099	0.077725766	0.40227642	-0.066876299	0.416993463	0.064811563	0.797285428	0.020530311	0.480215092	0.056386341	0.835640092	0.016583434	0.299593452	-0.082775534	0.273535333	-0.087358916	0.796150122	-0.020647851	0.796073107	-0.020655826
Optic-Chiasm	0.060468521	0.105900738	0.053392744	-0.108949634	0.088937237	0.09600239	0.031498833	-0.121213701	0.308607048	-0.057547437	0.625814332	-0.027579062	0.3423205	-0.053678164	0.152024378	-0.080896857	0.019666202	-0.131382396	0.018926324	-0.132182034
CC_Posterior	0.843713881	0.011151865	0.754194197	-0.017710991	0.308553536	-0.057553792	0.952086338	-0.003399022	0.146309307	0.082038036	0.304654004	0.058018879	0.85171835	0.010573851	0.842662764	-0.011227853	0.435740505	0.044068418	0.40430525	0.047149456
CC_Mid_Posterior	0.79178263	0.014933054	0.907774261	-0.006553189	0.061287254	-0.105567294	0.653850794	0.025362315	0.914988416	0.006038554	0.382027651	0.049420063	0.035501456	0.118520953	0.32659581	0.055450646	0.742694378	0.018569126	0.765315533	0.016884943
CC_Central	0.28708813	0.060164373	0.284701733	-0.060462561	0.295662845	0.05910645	0.497820091	-0.03833503	0.57966667	-0.031324004	0.705852732	0.02134832	6.84E-05	0.222418202	0.045629545	0.112708843	0.961646873	0.002720207	0.965956024	0.002414383
CC_Mid_Anterior	0.013034276	0.139760083	0.011218492	-0.142712478	0.172311531	0.07709055	0.168718773	-0.077739194	0.011940666	-0.141491043	0.699027326	-0.021868681	0.004191113	0.160921723	0.366319087	0.051070052	0.212023274	-0.070510797	0.200129679	-0.072379473
CC_Anterior	0.252937736	0.064603966	0.250556788	-0.064928498	0.606682518	-0.029116123	0.784084995	-0.015498812	0.830811745	-0.012086019	0.383994829	-0.049216388	0.551349371	-0.033690516	0.364216103	-0.05129424	0.40350107	-0.047230094	0.40143742	-0.047437465
lh_G_and_S_frontomargin	0.922792903	-0.005482366	0.939507229	0.00429292	0.80001398	0.014329708	0.958842169	-0.002919301	0.974180375	-0.001830881	0.013854835	0.138543397	0.590181776	0.030459179	0.941802416	0.004129747	0.887484658	0.008003621	0.879470355	0.008577928
rh_G_and_S_frontomargin	0.022124481	0.128900957	0.00721957	-0.151100194	0.474386017	0.040450337	0.607883303	-0.029019031	0.045517632	-0.112766832	0.938350084	-0.0043752	0.722952926	0.02005237	0.338564616	-0.054096705	0.128490995	-0.085829879	0.12544538	-0.086518012
lh_G_and_S_occipital_inf	0.778174178	0.01593429	0.302184765	-0.058315415	0.497804181	0.038336448	0.484209224	-0.03955693	0.488455158	-0.039173805	0.90835178	-0.006511971	0.910504704	0.006358347	0.775672368	-0.016118893	0.720391267	0.020245825	0.679509178	0.023367125
rh_G_and_S_occipital_inf	0.243758683	0.065867074	0.237730917	-0.066714721	0.352800817	0.052525486	0.633861983	0.026938584	0.418421964	-0.045749115	0.214334607	0.070156475	0.607028586	0.029088132	0.858243285	-0.01010349	0.619216984	0.028106752	0.581672113	0.031158507
lh_G_and_S_paracentral	0.16543875	0.078340445	0.12774117	-0.085998114	0.578339166	-0.031433701	0.815641608	-0.013188616	0.604467555	-0.029295443	0.534979997	-0.035085538	0.02540908	-0.125933959	0.015956849	-0.135693403	0.221563061	-0.069065747	0.237186406	-0.066792032
rh_G_and_S_paracentral	0.003306575	0.165040216	0.003169687	-0.165765128	0.275507323	-0.061627459	0.162298208	-0.078924554	0.513936302	0.036910855	0.044839144	-0.113120982	0.002481936	-0.169903947	0.001312079	-0.180281358	0.187913637	-0.074384834	0.19201636	-0.073700982
lh_G_and_S_subcentral	0.00195377	0.17386606	0.001271946	-0.180773045	0.03943779	0.116113547	0.666186379	0.024399333	0.074972964	-0.100472538	0.011337109	-0.142507178	0.36820606	-0.050869571	0.058943005	-0.106532097	0.166109478	-0.078216776	0.188622546	-0.074265894
rh_G_and_S_subcentral	0.004201892	0.160876583	0.000726101	-0.189440936	0.407936976	-0.04678647	0.734240764	-0.019202661	0.174650897	-0.076673591	0.000374305	-0.1992252	0.219843884	-0.069322827	0.021700795	-0.129310994	0.061850612	-0.105339983	0.071292783	-0.101762398
lh_G_and_S_transv_frontopol	0.037631129	0.117191939	0.050485427	-0.110300461	0.737101814	0.018987982	0.679107875	-0.023398102	0.955264056	0.003173349	0.965241951	-0.002465056	0.11749129	-0.088378467	0.053138646	-0.10906522	0.090746037	-0.095465589	0.087290522	-0.096498756
rh_G_and_S_transv_frontopol	0.061616549	0.105434218	0.050978999	-0.110066643	0.424779479	-0.045127533	0.675912912	0.023644975	0.81293861	-0.013385587	0.222483181	-0.06892874	0.290816357	-0.059701833	0.081046227	-0.098452214	0.053616073	-0.10884842	0.049993191	-0.110535552
lh_G_and_S_cingul-Ant	0.055214605	0.10813401	0.024619204	-0.126615818	0.772034857	-0.016387601	0.917325164	-0.005871967	0.977569335	-0.0015905	0.876716159	0.008775495	0.327033493	-0.055400576	0.101126053	-0.092540377	0.824300516	-0.012558684	0.817133932	-0.013079936
rh_G_and_S_cingul-Ant	0.296407311	0.059015572	0.055929246	-0.107820165	0.328989913	-0.055177295	0.510853818	0.037181427	0.187756716	-0.074411206	0.042443962	-0.114408299	0.217438717	-0.069684909	0.110291198	-0.090149417	0.699262557	0.021850717	0.608086433	0.029002615
lh_G_and_S_cingul-Mid-Ant	0.70326591	0.021545322	0.458809044	-0.041888082	0.616834727	-0.028297895	0.233690712	-0.067291358	0.176626945	-0.07632461	0.121312454	-0.087472853	0.417765076	-0.045813653	0.346044265	-0.053266078	0.086713321	-0.09667452	0.094134259	-0.094482683
rh_G_and_S_cingul-Mid-Ant	0.26400342	0.063122787	0.167706333	-0.077923842	0.270677959	0.06224991	0.375564557	0.05009378	0.705213005	0.021397015	0.276331051	-0.061522032	0.553121187	0.033540752	0.949897687	0.003554486	0.903965854	0.006825083	0.923141659	0.005457525
lh_G_and_S_cingul-Mid-Post	0.087840315	0.096332204	0.050195658	-0.110438622	0.083418515	-0.097696239	0.86530159	-0.009595462	0.045657072	-0.112694598	0.557318223	-0.033186923	0.461539114	-0.041634167	0.237809687	-0.066703548	0.457376569	-0.042021649	0.489134438	-0.039112678
rh_G_and_S_cingul-Mid-Post	0.001635322	0.17675941	0.000577695	-0.192870566	0.278141726	-0.061291035	0.826067571	0.012430325	0.020772234	-0.130234472	0.176397563	-0.076364971	0.297825287	-0.058842896	0.024728376	-0.126520462	0.348221316	-0.053026459	0.404142303	-0.047165787
lh_G_cingul-Post-dorsal	0.004892403	0.158182304	0.000426944	-0.197319193	0.57851868	0.03141886	0.295797235	0.059090033	0.273906735	-0.061832929	0.406526491	0.046927217	0.808379867	0.013718158	0.117720337	-0.08832354	0.662247671	-0.024706032	0.72538242	-0.019869112
rh_G_cingul-Post-dorsal	0.002167091	0.172160388	0.002760017	-0.168118268	0.128355424	0.08586024	0.738756732	-0.01886393	0.689354031	-0.022609343	0.670868298	0.024035688	0.501208712	0.038033594	0.197685393	-0.072773426	0.660349882	-0.024854067	0.688143004	-0.022702338
lh_G_cingul-Post-ventral	0.212524655	-0.070433701	0.439863984	0.043673958	0.986005193	-0.000992256	0.881136071	-0.008458492	0.866815017	-0.009486633	0.00304324	0.166460435	0.976017298	-0.001700583	0.94779064	-0.003704178	0.955762685	-0.003137943	0.999781764	1.55E-05
rh_G_cingul-Post-ventral	0.406984315	0.046881501	0.536484427	-0.03495645	0.84199038	0.011276471	0.503684186	0.037814066	0.270734236	-0.062242613	0.635510671	0.026807799	0.575529944	-0.03166623	0.451877201	-0.042536608	0.91056991	-0.006353694	0.937807644	-0.004413773
lh_G_cuneus	0.006251112	0.153755056	0.003112284	-0.166077598	0.63874485	-0.026551653	0.727658498	0.019697614	0.639774981	-0.026470181	0.263494902	0.063189907	0.952728033	0.003353447	0.261302055	-0.063480366	0.574440068	-0.031756586	0.595075886	-0.030059077
rh_G_cuneus	0.223035147	-0.068846745	0.108699197	0.090553186	0.168966488	-0.077694142	0.487363134	0.039272171	0.194761787	0.073249319	0.603197613	0.029398388	0.496777532	0.03842799	0.208155283	0.071110019	0.042951509	0.114130503	0.038992199	0.116375576
lh_G_front_inf-Opercular	0.085931827	0.096913999	0.014768122	-0.137261537	0.392843661	-0.048307963	0.824094585	0.012573648	0.24931422	-0.065098716	0.062790621	-0.104964463	0.62579872	-0.027580308	0.166528303	-0.078139741	0.607952606	-0.02901343	0.6620303	-0.024722979
rh_G_front_inf-Opercular	0.030942038	0.121611108	0.005402975	-0.156402372	0.617048617	-0.02828072	0.591565743	-0.030345884	0.205884566	-0.071465544	0.16980438	-0.077542119	0.011618445	-0.14202773	0.001288288	-0.180571138	0.012610226	-0.140415502	0.014777151	-0.137249215
lh_G_front_inf-Orbital	0.407850261	0.046795115	0.047126552	-0.111944393	0.585819153	0.030817115	0.372276943	0.050439217	0.091110332	-0.095358515	0.338946541	-0.05405401	0.217079896	-0.069739172	0.119824283	-0.087822868	0.709737096	-0.021052985	0.802387769	-0.014156017
rh_G_front_inf-Orbital	0.377070947	0.049936122	0.092222378	-0.095033765	0.762396834	-0.017101378	0.248011188	0.065277852	0.258957433	-0.06379279	0.106157801	-0.091207504	0.204537497	-0.071677796	0.173435219	-0.076889746	0.672042493	-0.023944643	0.715850885	-0.020589293
lh_G_front_inf-Triangul	0.033655951	0.119728555	0.004004534	-0.161720175	0.269955529	0.062343672	0.49846841	0.038277275	0.331829473	-0.054854742	0.225486027	-0.068484398	0.822347113	-0.012700655	0.217252931	-0.069712997	0.848368027	-0.010815645	0.91797638	-0.005825551
rh_G_front_inf-Triangul	0.301566676	0.058389893	0.047416855	-0.11179851	0.892393859	-0.007652235	0.167913534	0.077885985	0.452598116	-0.042468902	0.250158746	-0.064982961	0.392879629	-0.048304296	0.172917843	-0.076982081	0.972522	-0.001948522	0.950719265	0.003496125
lh_G_front_middle	0.001436072	0.178845035	0.001022877	-0.18418793	0.7726178	-0.016344514	0.778304511	-0.015924678	0.001178641	-0.181973653	0.295744348	0.059096493	0.385017734	0.049110731	0.326289448	-0.055485718	0.740577727	-0.018727532	0.78114314	-0.015715437
rh_G_front_middle	0.253181519	0.064570857	0.174850652	-0.07663818	0.765453156	-0.016874744	0.364754602	-0.051236757	0.148576267	-0.081581388	0.546822325	-0.034074244	0.971097431	-0.002049584	0.410823088	-0.046499372	0.492105521	-0.038845847	0.512224908	-0.037060972
lh_G_front_sup	0.040100944	0.115728175	0.011295463	-0.14257904	0.935598789	0.004570869	0.974461385	0.001810947	0.183389486	-0.075151766	0.436586379	-0.043987326	0.144838671	0.082337165	0.871853468	-0.009124573	0.694740802	-0.022196422	0.770273596	-0.016517841
rh_G_front_sup	0.006298177	0.153617792	0.009709914	-0.145506375	0.878021515	0.008681845	0.661345049	0.024776419	0.375428273	-0.050108063	0.168075667	-0.077856387	0.248328867	0.065234118	0.662538472	-0.024683363	0.577526879	-0.031500883	0.561171743	-0.032863189
lh_G_Ins_lg_and_S_cent_ins	0.185116913	-0.074857307	0.401049204	0.047476546	0.183450401	-0.075141347	0.09474518	0.094308474	0.263311754	0.063214103	0.162217223	-0.078939728	0.550102068	-0.033796087	0.816344117	-0.013137449	0.229443233	0.067905212	0.210588145	0.070732199
rh_G_Ins_lg_and_S_cent_ins	0.082215067	0.098077541	0.109351319	-0.090387234	0.286710406	-0.06021146	0.213901239	-0.070222699	0.16473336	0.078470912	0.607507184	-0.029049433	0.001463969	-0.178537611	0.011757898	-0.141793867	0.787816715	-0.01522435	0.826051472	-0.012431494
lh_G_insular_short	0.005870353	0.154900928	0.00015332	-0.211714937	0.657720662	0.025059437	0.722870953	0.020058557	0.017887491	-0.133351983	0.036129649	-0.118122054	0.281274435	-0.060893772	0.011683785	-0.141917849	0.056131736	-0.107731843	0.072871647	-0.101202537
rh_G_insular_short	0.204802899	0.071635898	0.196397199	-0.072982476	0.907767421	0.006553677	0.708459453	-0.021150063	0.509961819	-0.037259882	0.118077576	-0.088238039	0.948337557	-0.00366532	0.398551954	-0.047728488	0.459394163	-0.041833591	0.483478629	-0.039623037
lh_G_occipital_middle	0.061115103	0.1056371	0.019711602	-0.131334185	0.599907437	0.029665552	0.86761925	0.009428815	0.841286362	-0.011327386	0.684580098	0.022976291	0.61480775	-0.028460786	0.301779348	-0.058364255	0.901956491	0.006968601	0.862736435	0.00978
rh_G_occipital_middle	0.918678471	0.005775513	0.972672276	-0.001937861	0.003865233	0.162338523	0.484824229	-0.039501325	0.369324626	-0.05075103	0.045583132	0.112732878	0.009665189	0.145594936	0.083688251	0.097611385	0.039057332	0.116337117	0.033823393	0.119616698
lh_G_occipital_sup	0.412402039	-0.04634281	0.859433605	0.01001776	0.287792278	0.060076706	0.144741071	0.082357098	0.624420512	-0.027690347	0.559837124	0.032975188	0.019542159	0.131514612	0.206628346	0.07134878	0.105649909	0.091339746	0.093325572	0.094714678
rh_G_occipital_sup	0.613203818	-0.028589846	0.696902742	0.022031031	0.052803767	0.109218257	0.229305523	0.067925248	0.957699593	-0.003000418	0.838634208	0.011519274	0.573179159	0.031861223	0.624869125	0.027654517	0.094641587	0.094337951	0.08028097	0.09869989
lh_G_oc-temp_lat-fusifor	0.147838805	0.081729355	0.016225064	-0.13535378	0.636746678	0.026709843	0.393398897	0.048251377	0.61968541	-0.028069205	0.631877479	-0.0270962	0.860104229	-0.00996947	0.311372934	-0.057219935	0.474220412	0.040465484	0.406341169	0.046945731
rh_G_oc-temp_lat-fusifor	0.043911862	0.113612341	0.001527563	-0.177856436	0.521107995	-0.036284571	0.759823577	0.017292405	0.033676662	-0.119714694	0.087286697	-0.096499918	0.528727016	-0.035624042	0.072473359	-0.101342829	0.310966575	-0.057267931	0.367144852	-0.05098224
lh_G_oc-temp_med-Lingual	0.009531644	0.14586155	0.000719158	-0.189586241	0.691331673	0.022457609	0.904497233	-0.006787137	0.381467447	-0.049478182	0.221577688	-0.069063566	0.389471721	0.048652651	0.392078619	-0.048386011	0.828104072	0.012282471	0.759625432	0.017307122
rh_G_oc-temp_med-Lingual	0.000298216	0.202476341	3.53E-06	-0.257888329	0.301090454	0.058447345	0.745442074	0.018363709	0.015326533	-0.136511636	0.107136376	-0.090954109	0.703043011	-0.02156231	0.02565653	-0.125724104	0.389239745	-0.048676431	0.4588122	-0.041887788
lh_G_oc-temp_med-Parahip	0.520817184	0.03630988	0.29670023	-0.058979856	0.361570621	0.051577408	0.216690644	0.06979811	0.805254083	-0.013946464	0.427025157	0.044909267	0.197336564	0.072829936	0.923175795	0.005455094	0.685973136	-0.022869116	0.72397848	-0.019974987
rh_G_oc-temp_med-Parahip	0.05127389	0.109927845	0.008338702	-0.148402722	0.567840056	-0.0323055	0.126922342	-0.086182707	0.017337126	-0.133996022	0.123669202	-0.086925326	0.595623254	-0.030014422	0.137650847	-0.083833485	0.079712316	-0.098885174	0.088403815	-0.096162365
lh_G_orbital	4.83E-06	0.254376251	2.19E-05	-0.236696073	0.209627332	0.070881034	0.817719735	-0.013037287	0.002203006	-0.171888417	0.039406885	-0.11613164	0.680315895	0.023304874	0.089329567	-0.09588522	0.408245847	-0.046755688	0.439031468	-0.043753427
rh_G_orbital	3.02E-10	0.345240156	1.29E-09	-0.333412191	0.188521173	-0.074282882	0.019696087	-0.131350651	0.010220282	-0.144520613	0.001069971	-0.183487459	2.71E-05	-0.234066031	4.39E-09	-0.323050598	4.22E-06	-0.25587076	4.25E-06	-0.255804713
lh_G_pariet_inf-Angular	0.016402675	0.135131576	0.002759769	-0.16811979	0.218615763	0.069507357	0.49454592	0.03862732	0.036236306	-0.118054913	0.439541078	-0.043704771	0.512187508	0.037064256	0.280238117	-0.061024856	0.253459739	-0.064533099	0.300855139	-0.058475757
rh_G_pariet_inf-Angular	0.0945981	0.094350333	0.046080764	-0.112476242	0.366520392	-0.051048634	0.72924571	0.019578128	0.109709924	-0.090296307	0.30978289	-0.057407974	0.585780281	0.03082031	0.616271363	-0.028343144	0.763396095	0.017027251	0.688748304	0.022655849
lh_G_pariet_inf-Supramar	0.17053178	0.077410596	0.072191424	-0.101442518	0.020825475	0.130180565	0.602689054	0.029439641	0.315416453	-0.056744569	0.923033561	0.005465225	0.088696417	0.096074518	0.717823581	0.020439971	0.639253401	0.026511426	0.570945054	0.032046887
rh_G_pariet_inf-Supramar	0.119113938	0.087991135	0.054975386	-0.10823982	0.196241686	-0.073007781	0.514904768	0.03682602	0.04971801	-0.110667822	0.078275197	-0.099358241	0.536264806	-0.034975283	0.158980043	-0.079550995	0.211722989	-0.070557033	0.22377712	-0.068736751
lh_G_parietal_sup	0.007815409	0.149621043	0.009890765	-0.145151922	0.717886513	0.02043521	0.410505932	0.046530863	0.247922406	-0.065290081	0.865458398	0.009584184	0.376017225	0.050046363	0.53226402	-0.035319045	0.674126206	-0.023783229	0.691763984	-0.022424462
rh_G_parietal_sup	0.208902176	0.07099369	0.067256943	-0.10324094	0.286565259	-0.060229564	0.363153485	0.051407827	0.704837927	-0.021425573	0.027819317	-0.123960478	0.207688116	-0.071182934	0.042974785	-0.11411783	0.417178846	-0.0458713	0.471249268	-0.04073774
lh_G_postcentral	0.004195966	0.160901386	0.001537564	-0.177751687	0.319833482	0.056229823	0.711191106	0.020942581	0.472160896	-0.040654105	0.155717481	-0.080176615	0.822549061	-0.012685974	0.137646443	-0.08383442	0.507617108	-0.037466452	0.562158059	-0.032780501
rh_G_postcentral	0.003578287	0.163678499	0.000873507	-0.186625009	0.340280144	-0.053905168	0.970904786	-0.002063251	0.02040665	-0.130607905	0.002956927	-0.166950274	0.494075503	-0.038669399	0.032761868	-0.120333982	0.241047172	-0.066246537	0.262908609	-0.063267403
lh_G_precentral	0.002571213	0.169311629	0.000906666	-0.186052507	0.817061137	0.013085236	0.567775823	-0.032310857	0.093242852	-0.094738499	0.822981886	-0.012654512	0.905101682	0.006743976	0.201340342	-0.07218564	0.71869611	-0.020373971	0.76081127	-0.01721906
rh_G_precentral	1.01E-05	0.245870635	2.29E-05	-0.236150645	0.942250241	-0.004097913	0.430706021	-0.044552943	0.210583272	-0.070732952	0.007288103	-0.150924631	0.058103482	-0.106885325	0.003033993	-0.166512307	0.066840527	-0.103397594	0.073382699	-0.101023436
lh_G_precuneus	0.00370454	0.163077372	0.001534044	-0.177788485	0.768012442	-0.016685173	0.570755973	-0.032062616	0.441390112	-0.043528501	0.2705114	-0.062271512	0.213596396	-0.070269341	0.033735045	-0.119675659	0.222704737	-0.06889581	0.244602657	-0.065749566
rh_G_precuneus	0.383468679	0.049270802	0.140609356	-0.083210526	0.907170442	-0.006596287	0.03295403	0.120202683	0.047960034	-0.111527545	0.302857579	-0.058234457	0.454792197	0.042263213	0.589605043	-0.030506428	0.427386609	0.044874198	0.341883606	0.053726699
lh_G_rectus	4.23E-05	0.228551338	6.86E-05	-0.222373582	0.240773249	-0.066285037	0.241843001	-0.066134856	0.008199445	-0.148720135	0.260897448	-0.063534142	0.205915953	-0.071460611	0.012115486	-0.141205191	0.023220992	-0.12787049	0.02520719	-0.126106484
rh_G_rectus	0.021004019	0.130000655	0.042333399	-0.114469185	0.911296968	0.006301825	0.123602462	-0.086940719	0.049857217	-0.110600834	0.194385708	-0.073310914	0.019383082	-0.131685242	0.001499485	-0.178153922	0.000221473	-0.206657653	0.00022271	-0.206580157
lh_G_subcallosal	0.130104381	-0.085470448	0.155589845	0.08020129	0.655915209	0.025200652	0.378385135	0.049798895	0.009337455	0.146255212	5.98E-06	0.251945628	0.142581049	0.082800906	0.368659397	0.050821501	0.547825255	0.033989098	0.566437796	0.032422513
rh_G_subcallosal	0.265928483	-0.062869498	0.224028123	0.0686996	0.622221577	-0.02786613	0.399297773	-0.047653145	0.526072185	0.035853648	0.992251044	0.000549395	0.417115426	0.045877539	0.276195714	0.061539339	0.456261444	0.042125787	0.495272949	0.038562328
lh_G_temp_sup-G_T_transv	0.110405454	0.090120616	0.018009748	-0.133211268	0.549442636	0.033851948	0.739843082	0.018782546	0.287067612	-0.06016693	0.541763741	0.034504884	0.869638891	-0.009283664	0.384251689	-0.049189841	0.534362048	-0.035138614	0.575019616	-0.031708529
rh_G_temp_sup-G_T_transv	0.082165182	0.098093444	0.152595567	-0.080784603	0.346327521	0.053234847	0.769417572	-0.016581172	0.637963428	-0.026613492	0.784800803	0.015446138	0.606965492	-0.029093235	0.317443995	-0.056507706	0.728007698	-0.019671319	0.729009751	-0.019595886
lh_G_temp_sup-Lateral	0.001032209	0.184046807	0.00061455	-0.191948651	0.707983903	0.021186212	0.272684861	0.061990332	0.675802766	-0.023653494	0.937434103	-0.004440338	0.644704524	-0.026081062	0.095541337	-0.094082784	0.248269543	-0.065242282	0.290539228	-0.059736077
rh_G_temp_sup-Lateral	0.001741732	0.175739264	0.001228202	-0.181325469	0.902871476	0.006903243	0.881570633	0.008427339	0.098757553	-0.093186037	0.249586668	-0.065061343	0.36838479	-0.050850615	0.011841174	-0.141655377	0.008117341	-0.148909534	0.009193984	-0.146550755
lh_G_temp_sup-Plan_polar	0.011722159	0.141853567	0.018871477	-0.132242388	0.349876937	-0.052844866	0.237613164	0.066731429	0.399627821	-0.047619831	0.964387676	0.002525681	0.364586755	-0.051254669	0.110842483	-0.090010667	0.09132923	-0.09529434	0.094052169	-0.09450616
rh_G_temp_sup-Plan_polar	0.004155752	0.16107055	0.003086388	-0.166220271	0.23794411	0.066684485	0.647891864	0.025830119	0.013904312	-0.138472079	0.369618003	-0.050719975	0.498549771	-0.03827003	0.092220377	-0.095034346	0.059484729	-0.106306368	0.067194706	-0.103264303
lh_G_temp_sup-Plan_tempo	0.192404961	0.073636765	0.034410864	-0.119227936	0.416893395	-0.045899387	0.2360607	0.066952259	0.901064073	-0.007032355	0.494298612	0.038649439	0.015554996	-0.136211713	0.013354868	-0.139276916	0.18451728	-0.074959291	0.197019966	-0.072881288
rh_G_temp_sup-Plan_tempo	0.507447455	0.037481417	0.369747956	-0.050706225	0.452000828	0.042524993	0.758203126	-0.0174128	0.048144879	-0.111435921	0.013162269	0.139565943	0.628755258	0.027344602	0.684280774	-0.02299933	0.629650603	-0.027273316	0.663132753	-0.02463705
lh_G_temporal_inf	0.005805065	0.155104072	0.00433884	-0.160311989	0.837431031	-0.011606369	0.414582059	0.046127228	0.188948374	-0.074211337	0.863328681	-0.009737384	0.324469332	-0.055694528	0.107369055	-0.090894128	0.325407102	-0.05558685	0.350457682	-0.052781296
rh_G_temporal_inf	0.000653213	0.191034967	0.000107236	-0.216519332	0.924918316	0.005330992	0.260347612	-0.063607313	0.014313624	-0.137890479	0.291040562	-0.059674144	0.36642533	-0.051058747	0.014998859	-0.136948712	0.1030436	-0.092026374	0.12906857	-0.085700807
lh_G_temporal_middle	0.026098559	0.12535353	0.031986923	-0.120870233	0.785686228	-0.015381	0.553853273	0.03347894	0.161908145	-0.078997693	0.194886621	-0.073228893	0.226405681	0.068349156	0.744439365	0.018438643	0.235021195	0.067100695	0.204575688	0.071671764
rh_G_temporal_middle	0.065043909	0.104082787	0.003851326	-0.16240136	0.93757807	-0.004430099	0.385675598	0.04904287	0.115399078	-0.088884102	0.356843495	-0.05208663	0.782243669	-0.015634372	0.079501675	-0.098954078	0.527126417	-0.035762401	0.600507576	-0.029616772
lh_Lat_Fis-ant-Horizont	0.747268473	0.018227301	0.253454981	-0.064533744	0.542963574	0.034402562	0.995343977	0.000330105	0.678551187	-0.023441085	0.400713865	-0.047510323	0.60414375	-0.029321683	0.527331362	-0.035744674	0.91793698	0.005828359	0.848985054	0.0107711
rh_Lat_Fis-ant-Horizont	0.169122604	0.077665774	0.040892778	-0.115275008	0.686559584	0.022824022	0.85390975	-0.010415801	0.121493037	-0.087430608	0.27827349	-0.061274265	0.069569035	-0.102385306	0.017632907	-0.133647718	0.169236309	-0.077645126	0.200259599	-0.072358631
lh_Lat_Fis-ant-Vertical	0.280179339	0.061032301	0.12420115	-0.086802866	0.527579603	-0.035723205	0.762235686	-0.017113336	0.518409283	-0.036519718	0.058358768	-0.10677747	0.35043704	-0.052783555	0.144479587	-0.082410554	0.501825431	-0.03797885	0.520664797	-0.036323145
rh_Lat_Fis-ant-Vertical	0.157837227	-0.079769027	0.239542337	0.066458424	0.104783845	-0.09156641	0.695646188	0.022127136	0.039428353	0.11611907	0.939621942	0.004284764	0.466650276	0.041161027	0.189240622	0.074162461	0.275243668	0.061661249	0.288314326	0.060011803
lh_Lat_Fis-post	0.95175276	-0.003422715	0.803503644	-0.014074413	0.920777629	-0.005625933	0.29794609	0.058828211	0.903346693	0.006869301	0.067278928	-0.103232691	0.050491178	0.110297726	0.256827964	0.064078239	0.074509778	0.100632006	0.071812553	0.101576983
rh_Lat_Fis-post	0.450934173	-0.042625265	0.671762396	0.023966356	0.743630399	-0.018499122	0.83342186	0.011896782	0.676761505	-0.023579361	0.891657457	0.007704925	0.291370913	0.059633372	0.447130323	0.042983946	0.244905647	0.06570745	0.242442121	0.066050949
lh_Pole_occipital	0.140374988	0.083259507	0.072220761	-0.10143213	0.821157553	0.01278715	0.189452218	-0.074127108	0.363256738	-0.051396781	0.09542856	-0.094114662	0.21527	-0.070013861	0.158411448	-0.079659327	0.406058124	-0.046974018	0.458447533	-0.041921768
rh_Pole_occipital	0.000227481	0.206284863	0.000141399	-0.212812047	0.16610712	-0.07821721	0.1778574	-0.076108765	0.013720772	-0.138737773	0.025442093	-0.12590586	0.025346236	-0.125987535	0.002067936	-0.1729332	0.006901678	-0.151934544	0.00809522	-0.148960853
lh_Pole_temporal	2.58E-05	0.234690657	2.33E-05	-0.2359486	0.557837033	0.033143274	0.604256492	-0.029312546	0.023829505	-0.127316647	0.515992328	-0.03673085	0.427561362	-0.04485725	0.014992478	-0.136957306	0.010317117	-0.144338519	0.011109045	-0.142903617
rh_Pole_temporal	6.00E-09	0.320341312	3.71E-08	-0.303971555	0.386052775	-0.049003995	0.593695593	-0.030171766	0.001577935	-0.177335099	0.22073555	-0.069189312	0.021870186	-0.129146235	5.12E-05	-0.226133104	4.51E-05	-0.227737419	4.64E-05	-0.227386127
lh_S_calcarine	0.203909228	0.071777135	0.058225393	-0.106833771	0.259040983	0.063781623	0.587984175	0.030639331	0.133795552	-0.084660887	0.054297374	-0.108541802	0.844036835	-0.011128522	0.196592086	-0.072950786	0.217733329	-0.069640404	0.24489982	-0.065708259
rh_S_calcarine	0.710469655	0.020997351	0.651254878	-0.025565892	0.318204719	0.056419091	0.768831086	0.016624574	0.469543122	-0.040894506	0.926041723	0.005250997	0.267453565	0.062669726	0.68406887	0.023015643	0.17325438	0.076921997	0.140540592	0.08322489
lh_S_central	0.002119572	0.172526629	0.000770538	-0.188540274	0.044477695	0.113311487	0.470732464	-0.040785193	0.578197489	-0.031445416	0.393559088	-0.04823506	0.297561102	0.058875026	0.44878801	-0.042827425	0.566730017	0.032398117	0.515381626	0.036784278
rh_S_central	0.013929563	0.138435766	0.018825497	-0.132293102	0.742418349	0.018589775	0.467322578	-0.041099006	0.211908771	-0.070528422	0.000600335	-0.192298017	0.884036651	0.008250602	0.215414448	-0.069991877	0.401460708	-0.047435121	0.416781669	-0.045910383
lh_S_cingul-Marginalis	0.650540452	0.025621977	0.283138172	-0.060658847	0.748113428	-0.01816423	0.556017607	-0.033296431	0.639121206	-0.026521881	0.62395958	0.027727171	0.550104035	0.03379592	0.499109086	-0.03822024	0.115928124	-0.088755572	0.113807904	-0.089273472
rh_S_cingul-Marginalis	0.420473069	0.045547977	0.1720174	-0.077143272	0.141068571	-0.083114733	0.446655199	0.043028868	0.303964328	-0.058101543	0.811715439	-0.013474775	0.865253772	0.009598901	0.377576292	-0.049883319	0.666113324	-0.024405015	0.713693585	-0.020752751
lh_S_circular_insula_ant	0.241752738	0.06614751	0.139053722	-0.083536822	0.404167703	-0.047163241	0.885671945	-0.008133447	0.48328579	-0.039640494	0.090110069	-0.095653341	0.16607454	-0.078223208	0.099173797	-0.093071684	0.213403984	-0.070298806	0.218803462	-0.069479107
rh_S_circular_insula_ant	0.481252801	0.03982477	0.454997518	-0.042243994	0.186406739	-0.074638759	0.146768682	-0.081945069	0.518682235	-0.036495907	0.347703651	-0.05308335	0.504445725	-0.037746646	0.37313161	-0.050349235	0.217330216	-0.069701311	0.199950779	-0.072408187
lh_S_circular_insula_inf	0.049990418	0.110536882	0.013523151	-0.139027366	0.359122869	0.051840565	0.428698874	0.044747024	0.468452279	-0.0409949	0.012821503	-0.140086562	0.59712886	-0.029891688	0.167507331	-0.077960233	0.225578631	-0.068470762	0.240873846	-0.066270895
rh_S_circular_insula_inf	0.000768809	0.188574408	4.35E-05	-0.228182954	0.956988151	0.00305093	0.494165285	0.038661366	0.395529155	-0.04803472	0.003194856	-0.165629734	0.069835341	-0.102288254	0.004866925	-0.158275435	0.108568311	-0.090586589	0.124491818	-0.086736122
lh_S_circular_insula_sup	0.001899891	0.174323734	0.00150283	-0.17811822	0.187531357	0.074449109	0.846900231	0.010921639	0.004275988	-0.160569079	0.519086541	-0.036460648	0.440761944	0.043588338	0.438786962	-0.043776783	0.146378954	-0.082023927	0.14682408	-0.081933873
rh_S_circular_insula_sup	0.168164219	0.07784023	0.02294192	-0.128128695	0.544675472	0.034256765	0.540251947	-0.03463397	0.141964019	-0.082928626	0.091685176	-0.09519025	0.191824213	-0.073732769	0.01400605	-0.138326126	0.13348962	-0.084727326	0.166992857	-0.078054466
lh_S_collat_transv_ant	0.005944846	0.154671605	0.001954283	-0.173861759	0.066575746	-0.10349762	0.539867569	-0.03466682	0.079098136	-0.099086496	0.377309451	-0.049911196	0.175123278	-0.0765899	0.037761842	-0.117112463	0.027323218	-0.124354326	0.029258413	-0.122851134
rh_S_collat_transv_ant	0.027056617	0.124568521	0.014124735	-0.138157034	0.26512319	-0.0629753	0.809691576	0.013622418	0.212841294	-0.07038508	0.152022919	-0.080897145	0.245774645	-0.065586858	0.089924509	-0.095708323	0.089103924	-0.095952558	0.09162265	-0.095208511
lh_S_collat_transv_post	0.433373824	0.044295787	0.403658658	-0.047214285	0.406546772	0.046925191	0.815100557	0.01322803	0.248295777	-0.065238672	0.038221076	0.116835074	0.950296008	-0.00352619	0.52117231	-0.036278975	0.257545518	-0.063981871	0.254252223	-0.064425704
rh_S_collat_transv_post	0.170314355	0.077449865	0.188271993	-0.074324668	0.464867908	0.041325693	0.263715779	-0.063160742	0.14092156	-0.083145374	0.950582769	0.00350582	0.203408374	0.071856487	0.90555125	0.006711878	0.769049912	-0.016608379	0.787188079	-0.01527056
lh_S_front_inf	0.782063226	0.015647661	0.483621767	-0.039610081	0.223711124	-0.068746524	0.268270104	0.062563087	0.785133792	-0.015421638	0.461634752	-0.041625287	0.703283252	-0.021544001	0.503883297	-0.037796433	0.767773132	0.016702891	0.733302712	0.019273108
rh_S_front_inf	0.025199112	0.126113412	0.02914652	-0.122935692	0.984609277	0.001091241	0.466547332	-0.041170529	0.441032235	-0.043562585	0.702651476	-0.021592153	0.044385556	-0.113360258	0.007795622	-0.149668523	0.047018612	-0.111998827	0.047399749	-0.111807085
lh_S_front_middle	0.065888328	0.103758835	0.104436981	-0.091657605	0.597028792	-0.029899841	0.284032348	-0.060546505	0.03728692	-0.117402348	0.84192076	-0.011281506	0.202970909	-0.071925912	0.116608038	-0.088591061	0.07970845	-0.098886437	0.069766279	-0.102313394
rh_S_front_middle	0.170360148	0.077441591	0.195321069	-0.07315788	0.364826357	-0.051229102	0.725833577	0.019835104	0.862631578	-0.009787546	0.019045411	-0.132051513	0.284253539	-0.060518752	0.155942841	-0.080133084	0.336215252	-0.054360018	0.365695931	-0.0511364
lh_S_front_sup	0.001075967	0.183400319	0.001438333	-0.17881991	0.055031488	-0.108214971	0.479516771	-0.039982462	0.009707765	-0.145510622	0.016955281	-0.134453425	0.194710111	-0.073257778	0.022965714	-0.128106574	0.109274514	-0.090406739	0.121164476	-0.087507507
rh_S_front_sup	0.719080428	0.02034491	0.56072404	-0.032900745	0.116561186	-0.088602373	0.234029496	-0.067242736	0.367176634	-0.050978863	0.505232004	-0.037677092	0.820387696	-0.012843143	0.536744276	-0.034934172	0.709081121	-0.021102819	0.690698258	-0.02250619
lh_S_interm_prim-Jensen	0.863810787	0.009702698	0.939427579	-0.004298584	5.94E-06	0.252028881	0.853892415	0.010417051	0.617645469	-0.028232808	0.125297809	0.086551682	0.001024884	0.184157473	0.032759752	0.120335431	0.097168695	0.093626091	0.096206835	0.093895279
rh_S_interm_prim-Jensen	0.100644515	0.092818654	0.133751599	-0.084805734	0.361912583	0.051623286	0.448971604	-0.042878707	0.047257663	-0.112056719	0.300479824	0.058614799	0.783435858	0.015571523	0.648404263	-0.025831173	0.887525404	-0.008013535	0.946059491	-0.003833322
lh_S_intrapariet_and_P_trans	0.452811393	0.042448883	0.526051222	-0.035855464	0.335267529	-0.054466571	0.931026842	0.004896143	0.565561166	-0.032495735	0.950168573	-0.003535243	0.712022572	0.020879483	0.802786656	-0.014126843	0.329743536	0.055091515	0.310486042	0.057324741
rh_S_intrapariet_and_P_trans	0.328677701	0.055212869	0.472364495	-0.040635438	0.010362815	-0.144253112	0.67702167	0.023559251	0.38724568	-0.048881194	0.279663191	-0.06109772	0.73941317	-0.018814748	0.519763151	-0.036401673	0.750410889	-0.01799285	0.794085369	-0.014764099
lh_S_oc_middle_and_Lunatus	0.869989653	0.009258461	0.369379645	-0.050745205	0.808001538	0.013745779	0.759073399	0.017348131	0.686175833	-0.022853528	0.658753388	-0.024978731	0.32310146	0.055851955	0.487773195	0.03923522	0.186091962	0.074691992	0.177673749	0.076140911
rh_S_oc_middle_and_Lunatus	0.103684256	0.091856333	0.053987499	-0.108680862	0.667466056	0.024299841	0.87276762	-0.009058923	0.178911417	-0.07592475	0.012553795	-0.140504182	0.309019742	-0.057498449	0.058364749	-0.106774948	0.227650974	-0.068166646	0.254812039	-0.064349979
lh_S_oc_sup_and_transversal	0.031128588	0.121477285	0.001523347	-0.177900787	0.916557506	-0.005926688	0.60372055	0.029355986	0.064224461	-0.104400477	0.710715467	0.020978687	0.271839204	-0.062099553	0.019831909	-0.131206897	0.306343869	-0.057816854	0.36792072	-0.050899846
rh_S_oc_sup_and_transversal	0.112121312	0.089690879	0.038948787	-0.116401239	0.956120637	0.003112526	0.683723989	0.023042197	0.112948015	-0.089485671	0.07278283	-0.101233767	0.297068534	0.058934982	0.906275474	-0.006660173	0.712777819	0.020822191	0.676687473	0.023585084
lh_S_occipital_ant	0.484641131	-0.039517876	0.501868147	0.037975059	0.863553487	0.00972121	0.723129298	-0.020039059	0.935817712	-0.004555298	0.093770713	0.094586779	0.79041237	-0.015033654	0.97204358	0.001982461	0.293642188	0.059353886	0.272057416	0.062071347
rh_S_occipital_ant	0.834339606	0.011830276	0.288789336	-0.059952817	0.254754467	0.064357761	0.782226554	-0.015635633	0.139854856	-0.083368436	0.04269907	-0.114268323	0.923129057	-0.005458423	0.542028087	-0.034482331	0.919680798	0.005704085	0.843714481	0.011151822
lh_S_oc-temp_lat	0.212135448	0.070493537	0.14375824	-0.082558404	0.669311835	0.024156468	0.192799674	-0.073571636	0.751454846	-0.017915031	0.629315344	0.027300004	0.445553615	-0.043133126	0.103875921	-0.091805623	0.800859582	-0.014267819	0.849184806	-0.01075668
rh_S_oc-temp_lat	0.023551116	0.127568491	0.028425236	-0.123487538	0.119854591	-0.087815706	0.395156807	-0.048072539	0.087559984	-0.096417022	0.651841424	-0.025519865	0.38340429	-0.049277464	0.127082747	-0.086146473	0.022165439	-0.12886168	0.022040641	-0.128981553
lh_S_oc-temp_med_and_Lingual	0.772866597	-0.016326127	0.951229725	-0.003459866	0.637103796	-0.026681556	0.57239611	0.031926259	0.999383235	4.37E-05	0.679901033	-0.023336884	0.734213554	-0.019204704	0.90726036	-0.006589869	0.599849283	0.02967028	0.575241945	0.031690099
rh_S_oc-temp_med_and_Lingual	0.277082982	0.06142598	0.029732755	-0.122495722	0.971286802	-0.002036149	0.961035834	-0.002763579	0.283503081	-0.060612971	0.1331155	-0.084808733	0.773565943	0.016274453	0.412268066	-0.04635608	0.652737909	-0.02544955	0.699733062	-0.021814792
lh_S_orbital_lateral	0.195143941	0.073186819	0.027498888	-0.124214166	0.898248532	0.007233558	0.299587836	0.058629021	0.282214038	-0.060775204	0.219077012	-0.069437966	0.353858489	-0.052410365	0.097655972	-0.093490529	0.904835612	-0.006762974	0.996536126	0.000245583
rh_S_orbital_lateral	0.569650633	-0.032154617	0.947778505	-0.00370504	0.111042793	-0.089960386	0.021154831	0.129849719	0.830784516	-0.012087994	0.436450343	-0.044000361	0.724028395	0.019971221	0.88298836	-0.008325722	0.325141324	0.055617347	0.289234837	0.059897555
lh_S_orbital_med-olfact	0.021988254	0.129032049	0.017650578	-0.133627071	0.517122684	0.036632045	0.633662742	0.026954399	0.093504584	-0.094663185	0.023561654	-0.127558911	0.922761777	0.005484584	0.501421485	-0.038014703	0.292029276	-0.059552209	0.299799308	-0.058603416
rh_S_orbital_med-olfact	0.422821246	-0.04531841	0.430053405	0.044615991	0.459163342	0.041855082	0.096691095	0.093759487	0.595746491	0.03000437	0.316847344	0.056577305	0.910229887	0.006377954	0.808903379	0.013679943	0.847995213	0.010842564	0.770595638	0.01649402
lh_S_orbital-H_Shaped	0.000942928	0.185448124	0.000508404	-0.194762071	0.920541174	0.00564278	0.768075852	0.016680479	0.056272405	-0.107670642	0.907985408	0.006538119	0.103275936	-0.091964612	0.012243706	-0.14099784	0.012206079	-0.141058488	0.014412948	-0.13775155
rh_S_orbital-H_Shaped	6.88E-05	0.222341957	0.000334391	-0.200844715	0.4358722	-0.044055787	0.432629304	-0.044367461	0.155741303	-0.080172011	0.405619913	-0.047017834	0.034263663	-0.119324814	0.002379633	-0.170607013	0.033912559	-0.119557324	0.035292887	-0.118654718
lh_S_parieto_occipital	0.265535878	0.062921052	0.153997164	-0.080510491	0.462539223	0.041541359	0.746811316	0.018261435	0.408201662	-0.04676009	0.440198408	-0.043642059	0.398298478	0.047754113	0.866967319	0.009475683	0.693311813	-0.022305845	0.702967683	-0.021568051
rh_S_parieto_occipital	0.803450634	0.014078289	0.893493848	-0.007573542	0.734880104	-0.019154664	0.941196091	-0.004172849	0.174023355	0.076785032	0.682382118	0.023145562	0.433293945	0.044303473	0.53172472	0.035365482	0.050772386	0.110164291	0.04269733	0.114269276
lh_S_pericallosal	0.066657531	0.103466689	0.095877493	-0.093987942	0.227487067	-0.068190628	0.286148455	-0.060281589	0.714852883	-0.02066489	0.798551294	-0.0144368	0.035558814	-0.118484283	0.037427672	-0.117316111	0.425523785	-0.045055117	0.449167454	-0.042791643
rh_S_pericallosal	0.462735402	-0.041523167	0.353688483	0.052428855	0.428143222	0.044800846	0.550738193	0.033742231	0.912068439	-0.006246794	0.011055919	0.142996997	0.584386096	0.03093496	0.64848106	0.025783786	0.83485682	0.011792802	0.809186105	0.013659307
lh_S_postcentral	0.468701111	0.040971988	0.370916834	-0.050582676	0.463166386	-0.041483217	0.499171742	0.038214664	0.787544968	-0.015244325	0.04145246	-0.114959146	0.80949339	-0.013636881	0.534049652	-0.035165457	0.97531181	-0.001750624	0.961254122	0.002748085
rh_S_postcentral	0.123976301	0.086854579	0.041321804	-0.11503256	0.180282487	-0.075686578	0.827329061	-0.012338729	0.13058379	-0.085364309	0.004551707	-0.159465539	0.046337748	-0.112344619	0.013203139	-0.139504302	0.108686323	-0.090556471	0.130243361	-0.085439647
lh_S_precentral-inf-part	0.067350882	0.10320571	0.006212083	-0.153869591	0.861402579	0.009875999	0.419541178	0.04563929	0.059285501	-0.106389185	0.18248483	-0.075306791	0.477820454	-0.040136846	0.078931039	-0.099141488	0.282843598	-0.060695908	0.334682871	-0.0545324
rh_S_precentral-inf-part	0.449971354	0.042715891	0.621075907	-0.027957821	0.629419668	0.027291698	0.162801903	-0.078830304	0.154928735	-0.080329345	0.250984615	-0.064870026	0.919499591	-0.005716997	0.595240049	-0.030045682	0.615046628	-0.028441577	0.611827916	-0.028700677
lh_S_precentral-sup-part	0.004032566	0.161598097	0.002940619	-0.167044279	0.751056092	-0.017944751	0.493286124	-0.038740057	0.306413077	-0.057808596	0.013925012	-0.138442307	0.244910334	-0.065706799	0.024860662	-0.126405403	0.133755865	-0.084669499	0.141152519	-0.083097247
rh_S_precentral-sup-part	0.008096159	0.148958675	0.00987953	-0.145173773	0.470449986	-0.040811142	0.515164831	0.036803253	0.096426933	-0.093833494	0.560210661	-0.032943828	0.852321886	-0.010530314	0.226671966	-0.06831007	0.476476452	-0.040259378	0.497736303	-0.038342498
lh_S_suborbital	0.148529804	0.081590694	0.235717457	-0.067001221	0.436202166	0.044024148	0.595014562	-0.030064081	0.472679625	-0.040606554	0.068391254	-0.102818209	0.059704795	-0.106215153	0.057934592	-0.106956895	0.141740049	-0.082975091	0.146735089	-0.08195186
rh_S_suborbital	0.249929764	-0.06501432	0.183394539	0.075150901	0.31237437	-0.057101829	0.916271957	0.005947044	0.305789567	0.05788304	0.979136637	-0.001479341	0.680461233	0.023293662	0.421892948	0.045409075	0.343779417	0.053516377	0.360327342	0.051710933
lh_S_subparietal	0.049256892	0.110890839	0.00646605	-0.153135554	0.609808267	-0.028863561	0.759610232	0.017308251	0.160861114	-0.079194672	0.214764121	-0.070090934	0.612947298	-0.028610501	0.207274586	-0.071247575	0.41287083	-0.046296394	0.447518399	-0.042947274
rh_S_subparietal	0.698421431	-0.021914962	0.721924731	-0.020129991	0.215639605	-0.069957632	0.264871676	0.063008391	0.972720104	0.001934468	0.150741989	-0.081150052	0.57641074	-0.031593267	0.619054539	-0.028119776	0.183556302	0.075123241	0.14723318	0.081851289
lh_S_temporal_inf	0.165611384	0.078308579	0.268588906	-0.062521512	0.601835805	-0.029508888	0.321717223	0.056011706	0.114479384	-0.08910864	0.368204422	0.050869745	0.833444615	-0.011895133	0.662038103	-0.024722371	0.872670174	0.00906592	0.844258061	0.011112533
rh_S_temporal_inf	0.111132898	0.089937791	0.091640431	-0.095203317	0.081333149	0.098359839	0.529810025	0.035530544	0.338401879	0.054114907	0.076089973	0.100091237	0.923377338	0.005440738	0.160218937	-0.079315962	0.212259119	-0.070474516	0.212605731	-0.070421247
lh_S_temporal_sup	0.010468278	0.144057272	0.00711648	-0.151367106	0.729467206	-0.019561461	0.779978974	-0.015801224	0.989584874	-0.000738434	0.122175376	0.087271424	0.855268635	-0.010317835	0.170159304	-0.077477892	0.412489892	-0.046334109	0.402993849	-0.047281005
rh_S_temporal_sup	0.465995596	-0.04122147	0.678034869	0.023480963	0.253538541	0.064522409	0.441317932	0.043535374	0.679235537	-0.023388247	0.525670831	0.035888411	0.942959975	0.004047464	0.611193057	0.028751852	0.945001486	0.003902369	0.919422639	0.005722481
lh_S_temporal_transverse	0.352907296	-0.052513886	0.648201274	0.025805785	0.829648694	-0.012170385	0.718842826	-0.020362876	0.415038819	0.046082143	0.9050009	0.006751172	0.850813701	0.010639121	0.747328319	0.018222833	0.748810111	-0.018112243	0.758785671	-0.017369509
rh_S_temporal_transverse	0.749752786	0.018041925	0.713717485	-0.02075094	0.897924685	-0.007256706	0.473222483	0.040556823	0.144821503	-0.08234067	0.384680403	0.049145556	0.835923123	0.011715561	0.83389191	-0.011862717	0.55199675	-0.033635769	0.556943123	-0.033218492
p-values not corrected for multiple comparisons
