## Supplementary material for "The impact of FreeSurfer versions on structural neuroimaging analyses of Parkinson’s disease": Table S1: Table_S12.csv

Table S12
Correlation between quality metrics and software variability in surface area across the main sample (FreeSurfer 7 vs 5)
	cjv	cjv	cnr	cnr	fber	fber	qi1	qi1	qi2	qi2	rpve	rpve	snr_gm	snr_gm	snr_total	snr_total	snrd_gm	snrd_gm	snrd_total	snrd_total
	p	r	p	r	p	r	p	r	p	r	p	r	p	r	p	r	p	r	p	r
lh_G_and_S_frontomargin	0.164014068	-0.078604382	0.135836204	0.084220684	0.593596131	0.03017989	0.132421528	0.084960207	0.062014944	0.105273997	6.43E-05	0.223208033	0.00750087	0.150388817	0.018456237	0.13270434	0.02006552	0.130961632	0.02191504	0.129102793
rh_G_and_S_frontomargin	0.013892503	0.138489081	0.008729426	-0.147536678	0.818290994	0.012995705	0.385578262	-0.049052906	0.186032735	-0.074702015	0.203485328	-0.071844286	0.885359156	0.008155853	0.215219319	-0.070021576	0.170793331	-0.077363407	0.173770892	-0.076829949
lh_G_and_S_occipital_inf	0.616561046	0.028319875	0.345017714	-0.053379398	0.606715844	0.029113427	0.721587865	-0.020155429	0.699759404	0.021812781	0.820869689	0.012808086	0.637849434	-0.026622515	0.511034376	-0.037165555	0.399711289	0.047611408	0.381342294	0.049491173
rh_G_and_S_occipital_inf	0.265756872	0.062892026	0.359791664	-0.051768552	0.551088415	-0.033712594	0.794717955	0.014717708	0.97450402	-0.001807923	0.500812149	0.038068815	0.710934515	-0.020962058	0.244951264	-0.065701112	0.738966452	-0.018848216	0.757883455	-0.01743656
lh_G_and_S_paracentral	0.281633965	0.060848372	0.40385659	-0.047194433	0.698936648	-0.021875606	0.988247933	0.000833229	0.188910645	-0.07421765	0.171999985	0.077146396	0.733392241	-0.019266383	0.344633065	-0.053421914	0.606761904	-0.029109701	0.609868112	-0.028858731
rh_G_and_S_paracentral	0.015852066	0.135827441	0.01248911	-0.140606265	0.595138648	-0.030053955	0.135697233	-0.084250501	0.433576139	-0.044276322	0.27363808	-0.061867496	0.031887542	-0.120939803	0.009521551	-0.145881834	0.189456023	-0.074126473	0.196021039	-0.073043709
lh_G_and_S_subcentral	0.105944996	0.091262852	0.036346287	-0.117985854	0.310047184	0.057376674	0.278161716	0.06128849	0.076384692	-0.09999139	0.264897775	-0.063004956	0.24170425	-0.066154309	0.067486792	-0.103154812	0.133958878	-0.084625465	0.153161953	-0.080673605
rh_G_and_S_subcentral	0.041845189	0.114739645	0.008019834	-0.149136694	0.64431345	-0.026111886	0.78292045	0.015584537	0.087219294	-0.096520395	0.012126245	-0.141187718	0.623477739	-0.027765679	0.120392151	-0.087688909	0.210066933	-0.070812876	0.235878974	-0.066978175
lh_G_and_S_transv_frontopol	0.790576943	0.015021569	0.910424328	-0.006364081	0.199709331	0.072446971	0.321910035	0.055989427	0.219997934	0.069299733	0.513239271	0.036971965	0.991219331	0.000622545	0.955436498	-0.003161105	0.802233966	0.014167266	0.811916026	0.013460147
rh_G_and_S_transv_frontopol	0.824143154	0.012570118	0.972207095	0.001970861	0.254921942	0.064335126	0.058426653	0.106748855	0.531192713	-0.035411315	0.256024257	0.064186398	0.018755227	0.132370816	0.149670945	0.081362774	0.401341377	0.047447131	0.398924744	0.047690818
lh_G_and_S_cingul-Ant	0.013171661	0.139551763	0.015435342	-0.136368307	0.926159535	0.005242609	0.569821517	-0.032140388	0.123904976	-0.086870998	0.110292334	0.090149131	0.784907574	-0.015438282	0.23902947	-0.066530851	0.871486117	-0.009150957	0.872815857	-0.009055459
rh_G_and_S_cingul-Ant	0.745791654	0.018337591	0.363700733	-0.051349304	0.836092278	-0.01170331	0.126058284	0.086378499	0.152253291	-0.080851831	0.801921366	-0.014190133	0.153293615	0.080647848	0.49516187	0.038572255	0.021152309	0.129852235	0.015185683	0.136698498
lh_G_and_S_cingul-Mid-Ant	0.447639572	0.042935827	0.259982247	-0.063655993	0.530865519	-0.035439515	0.113081026	-0.089452765	0.09516231	-0.094190041	0.636032271	-0.026766451	0.499399122	-0.038194433	0.303667462	-0.058137163	0.054064477	-0.108646256	0.056962499	-0.107372223
rh_G_and_S_cingul-Mid-Ant	0.066487291	0.103531108	0.031435977	-0.121258262	0.799327184	-0.014379986	0.921044126	0.005606945	0.635464843	0.026811432	0.079266446	-0.0990312	0.140979839	-0.083133224	0.09477342	-0.094300443	0.388150101	-0.048788243	0.371706338	-0.050499362
lh_G_and_S_cingul-Mid-Post	0.310921986	0.0572732	0.135169807	-0.084363875	0.191539116	-0.073779976	0.481177144	-0.039831635	0.030768401	-0.121736289	0.794251294	-0.01475193	0.83188351	0.012008298	0.685870821	-0.022876985	0.931726087	-0.004846385	0.983432555	-0.001174685
rh_G_and_S_cingul-Mid-Post	0.010772664	0.14350168	0.003910133	-0.162137044	0.07555436	-0.100273501	0.42170549	0.045427398	0.02587147	-0.125543229	0.020242631	-0.130777335	0.033033059	-0.120148874	0.00662334	-0.152693784	0.074380664	-0.100676601	0.092730234	-0.094886496
lh_G_cingul-Post-dorsal	0.077379117	0.099656783	0.010493541	-0.14401062	0.512552615	0.037032207	0.24712521	0.065400027	0.254249474	-0.064426076	0.796938405	0.014554949	0.86949126	-0.009294272	0.161166678	-0.079137086	0.540622806	-0.034602288	0.601646484	-0.029524259
rh_G_cingul-Post-dorsal	0.359121613	0.0518407	0.268856363	-0.062486659	0.090567661	0.095518143	0.68111238	0.023243441	0.765097427	0.016901108	0.510405307	0.037220866	0.229059845	0.067961014	0.747093977	-0.018240329	0.74030908	-0.018747648	0.761105425	-0.017197222
lh_G_cingul-Post-ventral	0.822557232	-0.01268538	0.932988566	-0.004756556	0.5359321	-0.035003821	0.857870592	0.010130337	0.885560449	-0.008141433	0.078841103	0.099171125	0.441755804	-0.04349369	0.361766399	-0.051556408	0.123402324	-0.086986918	0.133100212	-0.084812064
rh_G_cingul-Post-ventral	0.325402868	-0.055587335	0.379811636	0.04965027	0.488901499	0.039133635	0.644323682	0.02611108	0.503478815	-0.037832257	0.690211716	0.022543517	0.773238205	-0.016298668	0.826681912	-0.012385714	0.644963427	-0.026060659	0.651929043	-0.025512991
lh_G_cuneus	0.032752923	0.12034011	0.003615527	-0.163499217	0.079133448	0.099074887	0.510141334	0.037244087	0.219675533	-0.069348079	0.027183626	0.124466253	0.006312048	0.153577511	0.777754881	0.015965217	0.642501262	0.026254826	0.586871914	0.030730628
rh_G_cuneus	0.452178381	-0.042508314	0.340351188	0.053897249	0.420571525	-0.045538336	0.484879774	0.039496305	0.452582754	0.042470344	0.388666752	0.048735204	0.329156305	0.055158345	0.251032211	0.064863526	0.099731278	0.092919125	0.089875242	0.095722936
lh_G_front_inf-Opercular	0.528926641	0.035606801	0.073444781	-0.101001748	0.825057651	-0.012503678	0.18022635	0.075696303	0.371070514	-0.05056645	0.104845858	-0.091550131	0.958187051	0.002965811	0.470091273	-0.040844106	0.949140957	0.003608243	0.876252272	0.008808782
rh_G_front_inf-Opercular	0.020040395	0.130987891	0.006286068	-0.15365302	0.249170415	-0.065118454	0.832542412	-0.011960528	0.128791785	-0.085762605	0.174452769	-0.076708743	0.039274845	-0.116209075	0.00205428	-0.173042271	0.010733201	-0.143572922	0.012592627	-0.14044312
lh_G_front_inf-Orbital	0.431302375	0.04449538	0.066225757	-0.103630336	0.14950152	0.08139653	0.465096762	0.041304531	0.0628163	-0.10495427	0.401351911	-0.047446071	0.956603906	0.003078212	0.494130737	-0.038664457	0.603521585	0.029372117	0.515733906	0.036753454
rh_G_front_inf-Orbital	0.167257469	0.078005972	0.029951183	-0.122333688	0.77172075	0.016410822	0.306253364	0.057827656	0.161213804	-0.079128212	0.152804481	-0.080743625	0.513441583	-0.036954223	0.234530674	-0.0671709	0.870176669	-0.009245024	0.930451643	-0.004937078
lh_G_front_inf-Triangul	0.021912399	0.129105349	0.0016363	-0.176749762	0.174962542	0.076618359	0.779404216	0.015843591	0.169632407	-0.077573275	0.142746162	-0.082766801	0.900320051	-0.007085515	0.204782079	-0.071639183	0.740222672	-0.018754118	0.816433494	-0.01313094
rh_G_front_inf-Triangul	0.37962653	0.049669537	0.061878539	-0.105328759	0.962831236	0.002636144	0.228436439	0.068051893	0.399411572	-0.047641657	0.230936759	-0.067688456	0.425691943	-0.045038767	0.17005643	-0.077496498	0.921101111	-0.005602886	0.992672634	0.000519504
lh_G_front_middle	0.000146488	0.212333445	0.000290148	-0.202865277	0.04613995	-0.112445873	0.726196242	-0.019807772	0.007710529	-0.149873938	0.987308782	0.000899821	0.044896939	-0.11309064	0.003825763	-0.162517391	0.152740387	-0.080756192	0.165354406	-0.078356024
rh_G_front_middle	0.39017784	0.048580321	0.310384412	-0.057336763	0.477520074	-0.040164215	0.414827197	-0.046103028	0.484056874	-0.039570711	0.265255097	-0.062957955	0.46228795	-0.041564666	0.265144945	-0.062972439	0.225660793	-0.068458667	0.241540979	-0.066177209
lh_G_front_sup	0.006009176	0.154475634	0.003421605	-0.164451793	0.428807789	-0.044736479	0.949426959	0.003587926	0.05411404	-0.108623995	0.621450428	0.027927839	0.474528448	0.040437311	0.342763845	-0.053628953	0.394398367	-0.048149639	0.442232491	-0.043448337
rh_G_front_sup	0.05410901	0.108626254	0.066855202	-0.103392059	0.891731556	0.007699623	0.532234034	0.035321626	0.665249125	-0.02447225	0.614881689	-0.02845484	0.065266573	0.103997031	0.869723528	0.009277583	0.451555848	0.042566807	0.450895959	0.04262886
lh_G_Ins_lg_and_S_cent_ins	0.002326559	-0.170982688	0.005303537	0.156736809	0.156254329	-0.080072995	0.079056773	0.0991001	0.03172821	0.121051728	0.854171568	-0.010396923	0.063883432	0.104533672	0.040125944	0.115713752	0.072321634	0.101396438	0.074364112	0.100682322
rh_G_Ins_lg_and_S_cent_ins	0.544438452	0.034276938	0.797992796	-0.014477705	0.813292504	-0.01335979	0.938131073	-0.004390774	0.359842656	0.051763065	0.317065755	0.056551818	0.800083905	-0.014324589	0.929043588	-0.005037293	0.171030747	0.077320618	0.149293239	0.081438067
lh_G_insular_short	1.95E-05	0.238099765	3.53E-07	-0.282222728	0.936194015	0.004528533	0.563634302	0.032656871	0.003308097	-0.165032308	0.033858082	-0.119593584	0.01347667	-0.13909602	2.93E-05	-0.233131674	0.000155806	-0.211496237	0.000239328	-0.205575979
rh_G_insular_short	0.231719788	0.06757521	0.24162462	-0.066165476	0.499636556	0.038173312	0.411131819	-0.046468732	0.143611646	-0.08258852	0.258545999	-0.063847815	0.629521731	-0.027283574	0.216884754	-0.06976871	0.37622416	-0.050024699	0.413450771	-0.046239017
lh_G_occipital_middle	0.540716358	0.034594297	0.399803712	-0.047602083	0.700778927	0.021734967	0.845837744	0.010998387	0.435522298	0.044089351	0.215480917	0.069981765	0.299662419	-0.058619989	0.617482437	-0.028245894	0.434992927	0.044140161	0.426824615	0.044928731
rh_G_occipital_middle	0.293355702	-0.059389059	0.269959455	0.062343162	0.447830117	0.04291783	0.752979557	-0.017801435	0.620254868	-0.028023576	0.03671878	0.117753271	0.482824852	0.039682238	0.314029276	0.056907197	0.200266234	0.072357567	0.187792269	0.07440523
lh_G_occipital_sup	0.922809115	0.005481212	0.339763299	-0.053962808	0.398122808	0.047771878	0.450125148	0.042701408	0.850757228	0.010643196	0.215463728	0.06998438	0.459119874	0.04185913	0.99090412	0.000644895	0.434905526	0.044148554	0.39911392	0.04767171
rh_G_occipital_sup	0.538655656	-0.034770467	0.727957406	0.019675106	0.52030379	0.036354579	0.447595029	0.042940035	0.400859401	0.047495662	0.637512052	-0.026649226	0.427387558	-0.044874106	0.624692305	-0.027668638	0.276548627	0.061494221	0.239673911	0.06643986
lh_G_oc-temp_lat-fusifor	0.322401091	0.055932727	0.101368434	-0.092474982	0.983315879	-0.001182958	0.289462421	0.059869346	0.63876649	0.026549941	0.468599771	-0.040981318	0.530281881	-0.035489839	0.289842155	-0.059822311	0.509330573	0.037315446	0.459839014	0.041792189
rh_G_oc-temp_lat-fusifor	0.338509492	0.05410287	0.038193384	-0.116851721	0.535331637	-0.035055349	0.826094989	0.012428334	0.179910894	-0.075750995	0.126573812	-0.086261557	0.826620425	-0.012390178	0.273956757	-0.061826495	0.566877161	-0.032385835	0.631790795	-0.02710309
lh_G_oc-temp_med-Lingual	0.574480333	0.031753247	0.144394279	-0.08242801	0.367811197	0.05091147	0.213987662	0.070209485	0.690888389	-0.022491606	0.341601947	-0.05375801	0.049171936	0.110932118	0.445148683	0.043171487	0.115194475	0.088933933	0.097380598	0.093567072
rh_G_oc-temp_med-Lingual	0.206356604	0.071391405	0.022696629	-0.128357896	0.626523905	0.02752245	0.347883733	0.053063553	0.139825578	-0.083374577	0.256880333	-0.064071199	0.792692277	0.014866296	0.40357195	-0.047222983	0.927686088	0.005133925	0.83846525	0.011531502
lh_G_oc-temp_med-Parahip	0.672134036	-0.023937548	0.800056862	-0.014326569	0.034562867	0.119128267	0.444174991	0.04326381	0.697084722	0.022017118	0.279444107	0.061125513	0.064508768	0.104289879	0.339069829	0.054040234	0.448946017	0.042812523	0.415458091	0.046040785
rh_G_oc-temp_med-Parahip	0.010886469	0.143297517	0.001560482	-0.177513977	0.391069943	-0.048489053	0.658837802	-0.024972136	0.080884847	-0.098504287	0.018714947	-0.132415477	0.011740392	-0.141823089	0.006505865	-0.153022827	0.009631709	-0.145661467	0.011526651	-0.142183025
lh_G_orbital	1.08E-05	0.245071609	1.15E-05	-0.244346905	0.484541516	-0.039526882	0.852633416	0.010507844	0.061052768	-0.105662416	0.032552534	-0.120477763	0.031571123	-0.121162546	0.000447112	-0.196646395	0.035640849	-0.118431925	0.042357255	-0.114456036
rh_G_orbital	0.065854409	0.103771781	0.042681411	-0.11427799	0.836931121	-0.011642564	0.623076101	-0.027797787	0.111626184	-0.08981435	0.51929489	-0.036442484	0.230851287	-0.067700833	0.035925411	-0.118251094	0.131617902	-0.085136381	0.140526247	-0.083227888
lh_G_pariet_inf-Angular	0.045698093	0.112673383	0.013379886	-0.139239642	0.467300495	0.041101043	0.711195656	0.020942235	0.049980431	-0.110541672	0.768621875	0.016640059	0.983034909	-0.001202883	0.239046055	-0.066528507	0.339872046	-0.053950676	0.393629385	-0.048227901
rh_G_pariet_inf-Angular	0.307586624	0.05766875	0.320475986	-0.056155334	0.05798475	-0.106935622	0.599536983	-0.029695674	0.613628388	-0.028555669	0.314921456	-0.056802547	0.3566969	-0.052102489	0.386051615	-0.049004114	0.656646888	-0.025143404	0.687922949	-0.022719243
lh_G_pariet_inf-Supramar	0.441708827	0.043498161	0.230353762	-0.067772948	0.615787737	0.028382003	0.999202536	5.65E-05	0.773834898	0.016254584	0.492598276	-0.038801677	0.91961082	-0.005709071	0.593547182	-0.030183889	0.71900901	-0.02035031	0.770703873	-0.016486015
rh_G_pariet_inf-Supramar	0.11991017	0.087802575	0.110894335	-0.089997644	0.337975376	-0.054162636	0.920405046	0.005652479	0.089135315	-0.095943182	0.045737492	-0.112653022	0.382407172	-0.049380719	0.140286072	-0.083278107	0.175888018	-0.076454768	0.181822735	-0.075420609
lh_G_parietal_sup	0.043828332	0.11365703	0.052657831	-0.109285202	0.599504839	-0.029698289	0.295641921	0.059109006	0.593542705	-0.030184255	0.770358589	0.016511554	0.572589659	0.03191018	0.602906115	-0.029422032	0.626223701	-0.027546398	0.637847659	-0.026622656
rh_G_parietal_sup	0.988750448	0.000797598	0.550682769	-0.033746922	0.714763947	-0.020671629	0.362258739	0.051503629	0.910853764	-0.006333443	0.340270484	-0.053906245	0.69419097	0.022238515	0.738029478	-0.018918433	0.555161172	0.033368609	0.493383464	0.038731341
lh_G_postcentral	0.170552508	0.077406854	0.055863341	-0.107848969	0.010426861	0.144133973	0.921125257	0.005601165	0.254391695	-0.064406827	0.222862062	-0.068872441	0.141153297	0.083097085	0.907872354	-0.006546187	0.949423672	0.003588159	0.868072736	0.009396218
rh_G_postcentral	0.100358253	0.092748355	0.029698231	-0.122521425	0.570723254	-0.032065339	0.857273345	-0.010173365	0.076414357	-0.099981357	0.005561434	-0.15588069	0.709856983	-0.021043878	0.140467424	-0.083240181	0.27692027	-0.06144675	0.304230973	-0.058069569
lh_G_precentral	0.045486992	0.112782729	0.010410153	-0.144164991	0.810720829	-0.013547321	0.820003241	0.01287111	0.176258176	-0.076389516	0.308974362	-0.057503833	0.826324996	-0.012411631	0.223984717	-0.068706022	0.680054477	-0.023325044	0.735986325	-0.01907165
rh_G_precentral	0.041879614	0.114720487	0.054966914	-0.108243574	0.75661106	0.017531162	0.472135252	-0.040656456	0.190978553	-0.073872946	0.054329737	-0.108527317	0.625788821	-0.027581098	0.190156154	-0.074009704	0.686783712	-0.022806792	0.706652226	-0.021287486
lh_G_precuneus	0.130395012	0.085406067	0.080822761	-0.098524343	0.286904155	-0.060187302	0.777272121	-0.016000831	0.636616002	-0.026720196	0.135417436	-0.084310603	0.05298173	-0.10913683	0.026756752	-0.124811619	0.114798615	-0.089030542	0.124121548	-0.086821165
rh_G_precuneus	0.745087845	0.018390177	0.313193456	-0.057005413	0.586421434	-0.030767628	0.048778969	0.111123833	0.106458695	-0.091129394	0.593470697	-0.030190138	0.474716714	0.040420097	0.77712116	-0.016011969	0.207709842	0.07117954	0.158908389	0.079564631
lh_G_rectus	0.086062474	0.096873842	0.110050326	-0.090210212	0.052746402	-0.109244554	0.671656045	0.023974601	0.358559356	-0.051901307	0.203492428	-0.07184316	0.863596583	0.009718109	0.610341345	-0.028820545	0.970978734	0.002058005	0.938376769	0.004373302
rh_G_rectus	0.953555944	0.003294649	0.778813058	0.015887176	0.732681281	0.019319793	0.25058687	-0.064924384	0.078458033	-0.099297667	0.574564133	-0.031746297	0.718016211	-0.020425398	0.438249808	-0.04382812	0.21357856	-0.070272072	0.214646482	-0.070108875
lh_G_subcallosal	0.012975837	-0.139849281	0.011079109	0.142956187	0.716722067	0.020523332	0.222862483	0.068872378	0.001192925	0.181784302	8.78E-06	0.247540423	0.010678026	0.143672917	0.04769238	0.111660741	0.144831977	0.082338532	0.155531756	0.080212525
rh_G_subcallosal	0.057253484	-0.107247288	0.050202956	0.110435134	0.975628327	-0.001728173	0.314651349	-0.056834209	0.198264053	0.072679842	0.511248584	0.037146728	0.075028056	0.100453624	0.045603213	0.112722477	0.103524789	0.09189858	0.114806396	0.089028641
lh_G_temp_sup-G_T_transv	0.055956718	0.107808167	0.006296342	-0.153623126	0.337093121	0.05426149	0.76599795	-0.016834374	0.261259037	-0.063486081	0.801909476	0.014191003	0.316357916	-0.056634461	0.107276861	-0.090917882	0.169305955	-0.077632483	0.190095846	-0.07401975
rh_G_temp_sup-G_T_transv	0.050040663	0.110512796	0.116724019	-0.088563073	0.211851095	0.070537302	0.88465141	0.008206555	0.22429737	-0.068659781	0.324851989	-0.055650566	0.933150597	0.004745028	0.386465472	-0.048961484	0.58801571	-0.030636744	0.599635572	-0.029687657
lh_G_temp_sup-Lateral	0.004945751	0.157988699	0.00644532	-0.153194492	0.026611975	0.124929827	0.583293324	0.031024912	0.60884808	-0.028941083	0.034038464	0.119473712	0.009425671	0.146075488	0.801068549	0.014252528	0.685123368	0.022934484	0.632409494	0.027053925
rh_G_temp_sup-Lateral	0.114705161	0.089053388	0.085556168	-0.097029738	0.095304737	0.094149697	0.844998535	0.011059022	0.030399957	-0.122003927	0.366093548	-0.051094057	0.085442193	0.097064934	0.735917046	-0.019076848	0.582462853	-0.031093325	0.644501039	-0.026097099
lh_G_temp_sup-Plan_polar	0.003846017	0.162425399	0.004340693	-0.160304462	0.695208064	-0.02216066	0.472055141	0.040663802	0.532754833	-0.035276803	0.967537023	-0.002302196	0.395444916	-0.048043274	0.075297919	-0.100361138	0.039284899	-0.116203171	0.039235518	-0.116232181
rh_G_temp_sup-Plan_polar	0.008104598	0.148939083	0.004471398	-0.159780603	0.405229827	0.047056862	0.7820709	0.015647096	0.036498102	-0.117890819	0.593101351	-0.030220317	0.211345011	-0.0706153	0.032532247	-0.120491739	0.073934417	-0.10083122	0.078762003	-0.099197214
lh_G_temp_sup-Plan_tempo	0.060449518	0.105908521	0.009462181	-0.146001542	0.903874275	0.006831623	0.098448296	0.093271246	0.433428663	-0.04429051	0.125467371	0.086512997	0.519416388	-0.036431893	0.072652703	-0.10127958	0.480097166	-0.039929707	0.515290968	-0.036792212
rh_G_temp_sup-Plan_tempo	0.52431958	0.036005547	0.254963369	-0.064329528	0.280601388	0.060978869	0.396625693	0.047923471	0.026605377	-0.124935227	0.062530795	0.105067794	0.115843926	0.088775997	0.792217314	0.01490115	0.560104858	0.03295271	0.496094662	0.038488934
lh_G_temporal_inf	0.002392353	0.170518118	0.002595474	-0.169153908	0.178160166	0.076055825	0.409397486	0.046641035	0.646976188	-0.025902159	0.650029145	0.025662131	0.864332862	-0.00966514	0.255282885	-0.064286377	0.768107647	0.016678125	0.73492553	0.019151255
rh_G_temporal_inf	0.000653652	0.191024894	0.000254978	-0.204688115	0.424939274	0.04511198	0.487318078	-0.039276232	0.176219131	-0.076396394	0.717836181	-0.020439018	0.8604926	0.009941507	0.06288717	-0.104926155	0.241660387	-0.06616046	0.274787816	-0.061719722
lh_G_temporal_middle	0.00563986	0.155627417	0.016029304	-0.135601169	0.44663197	-0.043031065	0.419764867	-0.04561736	0.144911202	-0.082322358	0.055731437	-0.107906702	0.250990528	-0.064869219	0.297422075	-0.058891942	0.766315549	0.016810844	0.719806176	0.020290043
rh_G_temporal_middle	0.012917576	0.139938561	0.000727035	-0.189421484	0.196104487	0.073030117	0.634299699	0.026903848	0.022356733	-0.128679064	0.642773882	-0.026233312	0.975175881	0.001760266	0.095151955	-0.094192976	0.677091823	-0.023553829	0.77168249	-0.016413651
lh_Lat_Fis-ant-Horizont	0.287165829	0.060154692	0.057602157	-0.107098275	0.08997684	0.095692808	0.470003717	-0.040852154	0.961668123	-0.002718699	0.611787461	-0.028703937	0.71342627	-0.020773018	0.457948142	-0.041968326	0.925146734	0.005314726	0.8747021	0.008920037
rh_Lat_Fis-ant-Horizont	0.199149517	0.072537026	0.024186321	-0.126997542	0.878051483	-0.008679695	0.564898715	0.032551103	0.178048348	-0.076075369	0.137449378	-0.083876279	0.155634958	-0.080192567	0.040632075	-0.115423385	0.350509102	-0.052775671	0.412661377	-0.046317129
lh_Lat_Fis-ant-Vertical	0.037648384	0.117181434	0.014678738	-0.137383872	0.328278224	-0.055258419	0.625789579	-0.027581038	0.368177533	-0.050872597	0.038600489	-0.116608019	0.130887737	-0.085297172	0.04478535	-0.113149253	0.247943722	-0.065287145	0.262512517	-0.063319825
rh_Lat_Fis-ant-Vertical	0.985361885	-0.001037873	0.936501154	-0.004506688	0.216973258	-0.069755311	0.692336537	0.022380573	0.248667897	0.065187488	0.911031246	0.006320782	0.974196943	-0.001829705	0.980660526	0.001371266	0.984113199	0.001126418	0.987168168	0.000909792
lh_Lat_Fis-post	0.139253397	0.083494784	0.099445786	-0.092997167	0.768451282	0.016652686	0.561522257	0.032833796	0.318949023	-0.056332522	0.061233075	-0.105589246	0.037084579	0.117526806	0.498836807	0.038244474	0.127852368	0.085973117	0.116964722	0.088505058
rh_Lat_Fis-post	0.442701343	0.043403756	0.390114064	-0.048586851	0.15171231	0.080958322	0.895269939	-0.007446511	0.380869894	-0.049540233	0.628386049	-0.027374011	0.011419599	0.142365521	0.209648505	0.070877749	0.099799842	0.092900408	0.09118473	0.095336689
lh_Pole_occipital	0.343005689	0.053602126	0.063487683	-0.104688973	0.993235079	0.000479626	0.576936642	0.031549727	0.609320308	-0.02890295	0.458472022	-0.041919485	0.094359973	-0.094418214	0.090718916	-0.095473574	0.537140965	-0.034900173	0.593151265	-0.030216238
rh_Pole_occipital	0.18262079	0.075283456	0.07144449	-0.101708167	0.565730647	-0.032481575	0.891716027	-0.007700734	0.089992567	-0.095688147	0.71293715	-0.020810107	0.870118919	-0.009249174	0.374769787	-0.050177117	0.511935398	-0.037086393	0.564000981	-0.032626186
lh_Pole_temporal	0.008458129	0.148134246	0.008228911	-0.148652574	0.408581585	-0.046722243	0.748927856	0.018103458	0.697991009	-0.021947849	0.50865507	-0.037374946	0.99234946	-0.000542417	0.331242734	-0.054921245	0.152145906	-0.080872947	0.144141046	-0.082479873
rh_Pole_temporal	0.010418113	0.144150208	0.013408369	-0.13919728	0.584022441	-0.030964886	0.743972906	0.018473513	0.047135076	-0.111940099	0.949906906	0.003553831	0.32696984	-0.055407855	0.043852323	-0.113644188	0.014239018	-0.137995389	0.013445855	-0.139141649
lh_S_calcarine	0.00685172	0.152068775	0.004271949	-0.160585717	0.40974854	0.046606124	0.968805417	0.002212198	0.040943653	-0.115246147	0.004378609	-0.160151044	0.169793789	-0.077544037	0.01348428	-0.139084765	0.015158506	-0.136734728	0.018212231	-0.132980035
rh_S_calcarine	0.206814642	0.071319582	0.221447307	-0.069083012	0.800758	-0.014275253	0.813684491	-0.013331218	0.259955384	-0.063659574	0.529475107	-0.035559448	0.940057857	-0.004253771	0.428839298	-0.044733429	0.803495467	0.014075011	0.736559669	0.019028641
lh_S_central	0.001915423	0.174190594	0.001004908	-0.184463048	0.481804384	-0.039774731	0.25118021	-0.064843317	0.829150714	0.012206516	0.000890667	-0.186326287	0.003420791	-0.164455895	0.00086929	-0.186699247	0.131848676	-0.085085705	0.146070088	-0.082086537
rh_S_central	0.010281752	0.144404845	0.021488409	-0.129519152	0.496597544	-0.038444049	0.519289452	-0.036442958	0.421277406	-0.045469258	0.002525742	-0.16961093	0.059522562	-0.106290666	0.014165439	-0.13809933	0.187660739	-0.074427344	0.198676236	-0.072613304
lh_S_cingul-Marginalis	0.15993187	0.0793703	0.078174033	-0.099391806	0.802144745	0.014173793	0.475909111	-0.040311159	0.302552056	-0.058271205	0.831518022	-0.0120348	0.443307566	0.043346153	0.505265277	-0.03767415	0.187685635	-0.074423158	0.190949974	-0.073877691
rh_S_cingul-Marginalis	0.234820315	0.067129433	0.062924547	-0.104911339	0.469410057	-0.040906745	0.897919801	0.007257055	0.255138751	-0.064305838	0.42700139	-0.044911573	0.711969549	-0.020883506	0.17225774	-0.077100187	0.43034439	-0.044587873	0.469239581	-0.040922429
lh_S_circular_insula_ant	0.290355791	0.059758756	0.035276276	-0.118665401	0.219642957	0.069352967	0.085036607	0.097190488	0.136617361	-0.084053521	0.31239137	-0.057099826	0.985607993	-0.001020421	0.399666612	-0.047615916	0.382137434	0.04940868	0.327202295	0.055381277
rh_S_circular_insula_ant	0.076922226	0.099810083	0.059736993	-0.106201831	0.032908194	-0.120233942	0.2859648	-0.060304528	0.447319401	-0.042966076	0.397576243	-0.047827182	0.388181791	-0.048784989	0.1527119	-0.080761779	0.13479735	-0.084444142	0.127350814	-0.086085999
lh_S_circular_insula_inf	0.000144365	0.2125312	2.68E-05	-0.234227312	0.936248531	0.004524655	0.61773699	0.028225463	0.045790622	-0.112625588	0.031357436	-0.12131405	0.048617393	-0.111203034	0.002251581	-0.171526933	0.140625583	-0.083207137	0.174643551	-0.076674894
rh_S_circular_insula_inf	0.000695088	0.190100217	3.32E-05	-0.231586636	0.643896121	0.026144789	0.992916529	-0.000502211	0.13664017	-0.084048651	0.015030137	-0.136906631	0.031271164	-0.121375467	0.00253804	-0.169529501	0.040564395	-0.115462036	0.048467276	-0.111276816
lh_S_circular_insula_sup	1.24E-05	0.243538825	1.06E-06	-0.270889509	0.516002683	0.036729944	0.794914388	0.014703305	0.00038755	-0.198723212	0.294156467	-0.059290803	0.32810139	-0.055278593	0.008421604	-0.148215996	0.013177136	-0.139543501	0.015903495	-0.135761558
rh_S_circular_insula_sup	0.068963367	0.10260717	0.004167693	-0.161020165	0.915827166	0.005978754	0.974634377	0.001798676	0.061781874	-0.105367627	0.03365034	-0.119732312	0.16415147	-0.078578852	0.010922094	-0.143233994	0.149107512	-0.081475143	0.189024326	-0.074198629
lh_S_collat_transv_ant	0.061866867	0.105333449	0.025321134	-0.126008967	0.635568957	-0.026803178	0.467503422	-0.041082332	0.100009038	-0.092843366	0.806402901	0.013862529	0.882624293	-0.008351814	0.263430333	-0.063198436	0.205852342	-0.07147061	0.223320033	-0.068804481
rh_S_collat_transv_ant	0.050771657	0.110164636	0.068118871	-0.102919194	0.439995752	0.043661387	0.679932873	-0.023334427	0.059423876	-0.106331639	0.679034401	0.023403774	0.657181845	0.025101565	0.629132772	-0.02731454	0.305657419	-0.057898831	0.322940856	-0.055870467
lh_S_collat_transv_post	0.71366433	-0.020754969	0.871183062	0.009172726	0.117385311	0.088403909	0.236842904	0.066840868	0.374076001	-0.050249954	0.008093218	0.148965506	0.144175121	0.08247289	0.45245281	0.042482543	0.912766743	0.006196986	0.912214657	0.006236364
rh_S_collat_transv_post	0.008456388	0.148138135	0.005853217	-0.154954052	0.677615105	0.023513392	0.158102824	-0.07971825	0.063509861	-0.104680249	0.43110888	-0.044514052	0.37536235	-0.050114973	0.067017655	-0.103330861	0.131738016	-0.085109997	0.140957825	-0.083137813
lh_S_front_inf	0.08673385	0.096668253	0.003807183	-0.162602172	0.963015165	0.00262309	0.380238082	0.049605906	0.04659929	-0.112211289	0.139183706	-0.083509451	0.436912307	-0.043956104	0.06829539	-0.102853713	0.799731919	-0.014350355	0.904756296	-0.006768638
rh_S_front_inf	0.015201758	0.136677096	0.00974369	-0.145439735	0.802811274	0.014125043	0.458739436	-0.041894567	0.429248056	-0.044693869	0.566436956	-0.032422584	0.253981656	-0.064462344	0.028993486	-0.123051791	0.16197428	-0.078985283	0.166864563	-0.078077998
lh_S_front_middle	0.019572539	0.131482163	0.027632894	-0.124107765	0.219903954	-0.069313821	0.298092855	-0.058810375	0.057969007	-0.106942298	0.858489161	0.01008578	0.108332383	-0.090646879	0.035294776	-0.118653504	0.097599489	-0.093506215	0.089474444	-0.095842056
rh_S_front_middle	0.057530903	0.107128666	0.052333389	-0.109434586	0.979610763	-0.001445715	0.203290912	0.071875117	0.318561776	-0.056377545	0.168652921	-0.077751178	0.773064467	0.016311505	0.492895938	-0.038775006	0.814697049	0.013257429	0.740397453	0.018741031
lh_S_front_sup	0.000105891	0.216687066	0.000173025	-0.210065456	0.176679324	-0.076315399	0.69573768	-0.022120137	0.003729794	-0.162959363	0.089475098	-0.095841861	0.558399045	-0.033096014	0.026381394	-0.125119239	0.120671034	-0.087623301	0.136143223	-0.084154896
rh_S_front_sup	0.193795998	0.073407672	0.157922714	-0.079752677	0.392515739	-0.048341406	0.332230858	-0.054809291	0.11699493	-0.088497784	0.650079857	-0.025658148	0.857670582	-0.010144746	0.354345615	-0.052357418	0.644041351	-0.026133338	0.654147404	-0.025339075
lh_S_interm_prim-Jensen	0.786382746	0.015329774	0.798413039	-0.014446925	9.19E-06	0.247003396	0.946933188	-0.003765101	0.505563502	-0.037647785	0.332101391	0.054823947	0.010391572	0.144199537	0.090913425	0.095416347	0.178764613	0.075950331	0.172003991	0.077145677
rh_S_interm_prim-Jensen	0.065626699	0.104024509	0.082957737	-0.097997873	0.598476454	0.029829699	0.33812418	-0.054232693	0.076347639	-0.100163509	0.295029021	0.059278697	0.98384323	0.0011474	0.39295764	-0.048373712	0.587517143	-0.030726835	0.626203707	-0.027592159
lh_S_intrapariet_and_P_trans	0.135843666	0.084219084	0.11460632	-0.089077566	0.421608471	-0.045436882	0.378810753	-0.049754515	0.667832052	-0.0242714	0.435725557	-0.044069852	0.171431655	-0.077248465	0.110457065	-0.090107613	0.752167648	-0.017861916	0.788374833	-0.015183332
rh_S_intrapariet_and_P_trans	0.451863888	0.042537858	0.465947331	-0.041225928	0.01353151	-0.139015042	0.644728455	0.026079176	0.351885966	-0.052625236	0.09251479	-0.094948892	0.755803096	-0.01759126	0.554219318	-0.033448048	0.539883816	-0.034665431	0.57404235	-0.031789579
lh_S_oc_middle_and_Lunatus	0.725838567	0.019834728	0.188930072	-0.074214399	0.604449164	-0.029296933	0.496407279	0.038461028	0.433204291	-0.044312101	0.516560315	-0.036681188	0.826266758	0.01241586	0.861631839	-0.009859497	0.637419525	0.026656552	0.601521554	0.029534403
rh_S_oc_middle_and_Lunatus	0.031265965	0.121379173	0.018898244	-0.132212914	0.404359312	0.047144038	0.556897116	-0.033222365	0.186611778	-0.074604119	0.067286974	-0.103229673	0.340877377	-0.053838632	0.043711319	-0.113719753	0.41055778	-0.046525714	0.470878554	-0.040771776
lh_S_oc_sup_and_transversal	0.040509505	0.115493422	0.001841677	-0.174831761	0.520533458	-0.03633458	0.684742411	0.022963799	0.029683375	-0.122532493	0.85792454	-0.010126451	0.066749864	-0.103431807	0.005522822	-0.156006568	0.094873608	-0.094271966	0.11982906	-0.087821739
rh_S_oc_sup_and_transversal	0.195463286	0.073134659	0.113662612	-0.089309238	0.302922932	-0.058226599	0.830882988	-0.012080852	0.272924859	-0.061959378	0.021101402	-0.129903084	0.588597123	-0.030589053	0.355128355	-0.052272435	0.263493566	-0.063190083	0.268361721	-0.062551136
lh_S_occipital_ant	0.30009004	-0.058568234	0.260245734	0.063620882	0.888347243	-0.007941858	0.491432926	0.038906177	0.964346444	-0.002528607	0.310016444	0.057380314	0.788949971	0.015141072	0.484682562	0.03951413	0.161581434	0.079059054	0.144217316	0.082464245
rh_S_occipital_ant	0.956637403	-0.003075834	0.353202255	-0.052481766	0.999866469	-9.47E-06	0.507683594	0.037460587	0.143714092	-0.082567471	0.02517182	-0.126136831	0.254774315	-0.064355078	0.176618441	-0.076326106	0.345633201	-0.053311429	0.395244588	-0.048063621
lh_S_oc-temp_lat	0.111099294	0.089946216	0.082571854	-0.097964029	0.187737606	0.074414419	0.407463348	-0.046833699	0.946046109	0.003828135	0.892988325	0.007609705	0.292731652	0.059465756	0.65483677	-0.025285078	0.718396545	0.020396628	0.690367804	0.022531541
rh_S_oc-temp_lat	0.06478126	0.104184253	0.067427227	-0.103177108	0.111884718	-0.089749825	0.432229672	-0.044405963	0.19207539	-0.073691221	0.980824603	0.00135963	0.548635129	-0.033920398	0.202225178	-0.072044509	0.096945059	-0.093688488	0.099343785	-0.093025093
lh_S_oc-temp_med_and_Lingual	0.548165272	0.033960249	0.285670218	-0.060341344	0.75003374	-0.018020972	0.409440556	0.046636751	0.810330919	-0.013575767	0.437271194	-0.043921741	0.271296443	-0.062169774	0.431841665	-0.044443364	0.612379041	0.02865627	0.573750774	0.031813774
rh_S_oc-temp_med_and_Lingual	0.322488129	0.055922683	0.028822729	-0.123181956	0.441358537	0.043531508	0.505381317	0.03766389	0.63066597	-0.027192525	0.326540991	-0.05545692	0.235780584	0.066992213	0.923781629	-0.005411943	0.363468067	0.051374179	0.3187202	0.056359122
lh_S_orbital_lateral	0.066785926	0.103418194	0.004123211	-0.161208521	0.667688734	-0.024282536	0.767940986	0.016690463	0.216558136	-0.069818191	0.080512942	-0.098624611	0.06992662	-0.102255058	0.01259159	-0.14044475	0.406085884	-0.046971243	0.478270716	-0.040095838
rh_S_orbital_lateral	0.544127403	-0.034303418	0.967814707	0.002282493	0.049425361	-0.110809159	0.014793462	0.137226973	0.683377064	0.023068914	0.381284685	-0.049497154	0.678877646	0.023415877	0.914948704	0.006041386	0.125747936	0.086449076	0.110301236	0.090146886
lh_S_orbital_med-olfact	1.46E-05	0.241561418	1.19E-05	-0.244023355	0.862492171	-0.009797578	0.806275141	-0.013871862	0.06781815	-0.103031068	0.022966986	-0.128105393	0.180623058	-0.075627624	0.015343124	-0.136489724	0.023440536	-0.127669241	0.022412665	-0.128625925
rh_S_orbital_med-olfact	0.910632543	-0.006349226	0.639141293	0.026520292	0.722114093	0.020115692	0.338490275	0.054105019	0.963499914	0.002588686	0.079013924	0.099114198	0.626660746	0.027511535	0.681828891	0.0231882	0.948129429	0.003680107	0.910119822	0.006385807
lh_S_orbital-H_Shaped	0.007920494	0.149370672	0.004204925	-0.1608639	0.772290302	0.016368719	0.743993836	0.018471948	0.175819956	-0.076466777	0.632535816	0.02704389	0.426553789	-0.044955026	0.076252847	-0.100036018	0.145172612	-0.082269039	0.162190792	-0.078944682
rh_S_orbital-H_Shaped	7.63E-06	0.249156452	2.31E-05	-0.236064345	0.667560947	-0.024292467	0.504258853	-0.037763185	0.115490405	-0.088861881	0.363201686	-0.05140267	0.043899338	-0.113619037	0.001445025	-0.178745785	0.033671407	-0.11971821	0.036813198	-0.117694635
lh_S_parieto_occipital	0.361413353	0.051594283	0.159442875	-0.07946303	0.214044622	0.070200778	0.752744186	0.017818966	0.34401454	-0.053490344	0.882642052	0.008350542	0.164048748	0.078597937	0.591294206	0.030368103	0.949180406	0.003605441	0.92021368	0.005666114
rh_S_parieto_occipital	0.975169181	0.001760741	0.983690185	-0.001156415	0.930759254	-0.004915186	0.837563841	0.011596754	0.225790532	0.068439575	0.325818555	0.055539668	0.201988558	0.072082206	0.355208011	0.052263793	0.064864684	0.104151988	0.056153363	0.107722426
lh_S_pericallosal	0.911024864	0.006321237	0.832575775	0.01195811	0.563579568	-0.032661452	0.721994691	-0.020124708	0.393176648	0.048274021	0.327351273	-0.05536425	0.621544774	-0.027920288	0.651898188	-0.025515412	0.834753539	-0.011800285	0.813383005	-0.013353193
rh_S_pericallosal	0.267478669	0.062666444	0.410785658	-0.046503088	0.81682427	0.013102483	0.855300807	-0.010315516	0.565564005	-0.032495498	0.452304708	0.04249645	0.557923509	0.033136001	0.771165166	-0.016451901	0.342729422	-0.053632773	0.358686267	-0.051887621
lh_S_postcentral	0.30536872	0.057933344	0.32860429	-0.055221237	0.243103038	-0.065958556	0.949882184	0.003555587	0.476003679	-0.040302525	0.04232154	-0.114475723	0.563516568	-0.032666725	0.416319462	-0.045955893	0.472671254	-0.040607322	0.509607346	-0.037291079
rh_S_postcentral	0.050043212	0.110511575	0.017865016	-0.133377943	0.483221638	-0.039646303	0.641672888	-0.026320221	0.111363959	-0.089879916	0.00881413	-0.147353489	0.190186296	-0.074004684	0.033935225	-0.119542252	0.189794493	-0.074069983	0.215485904	-0.069981006
lh_S_precentral-inf-part	0.035171557	0.118732843	0.001571422	-0.177401636	0.843434123	-0.011172087	0.325528023	0.05557298	0.071062408	-0.101844932	0.244552318	-0.065756567	0.430981812	-0.044526317	0.059336436	-0.10636799	0.382167949	-0.049405516	0.449683465	-0.04274301
rh_S_precentral-inf-part	0.280056555	0.061047856	0.372831852	-0.05038078	0.342966717	0.053606448	0.400794035	-0.047502247	0.087730785	-0.096365318	0.749418346	-0.018066869	0.693614792	0.022282638	0.590151042	-0.030461696	0.543862938	-0.034325938	0.554330052	-0.033438705
lh_S_precentral-sup-part	0.008398904	0.14826696	0.012038098	-0.141331278	0.790691798	-0.015013136	0.337840009	-0.054177793	0.57850843	-0.031419708	0.026169685	-0.125294407	0.086254374	-0.096814947	0.018813913	-0.132305896	0.169034739	-0.077681738	0.172492406	-0.077058162
rh_S_precentral-sup-part	0.045661427	0.112692345	0.059401522	-0.106340928	0.382445847	-0.049376711	0.835685813	-0.01173275	0.18801455	-0.074367882	0.384942253	-0.049118522	0.381565042	-0.049468053	0.181595319	-0.075459774	0.399991446	-0.047583146	0.405619988	-0.047017827
lh_S_suborbital	0.797410288	0.014520376	0.893959061	-0.007540265	0.349917514	0.052840422	0.255743404	-0.06422425	0.876438681	0.008795405	0.02332126	-0.127778375	0.629445417	-0.027289649	0.658189411	-0.025022799	0.657861839	-0.025048401	0.695231537	-0.022158864
rh_S_suborbital	0.196482117	-0.072968665	0.122648901	0.087161361	0.1816712	-0.075446702	0.739331649	0.018820855	0.307838901	0.057638734	0.67739753	0.023530204	0.809209062	0.013657632	0.377738498	0.04986638	0.281630724	0.060848781	0.296421538	0.059013836
lh_S_subparietal	0.019754874	0.131288324	0.000884612	-0.186431068	0.476083646	-0.040295225	0.197500687	0.072803339	0.215789657	-0.069934823	0.055041993	-0.10821032	0.23637005	-0.066908174	0.049189431	-0.110923613	0.232786111	-0.067421428	0.271775934	-0.062107733
rh_S_subparietal	0.976499992	0.001666346	0.323918217	-0.055757903	0.339603969	-0.053980589	0.439421658	0.04371617	0.58900003	-0.030556016	0.212471536	-0.070441863	0.259627602	-0.063703291	0.241244282	-0.066218852	0.601096689	0.029568909	0.509575042	0.037293923
lh_S_temporal_inf	0.746457085	-0.018287888	0.583468917	0.031010452	0.492834446	0.038780515	0.052507433	0.109354355	0.516333602	-0.036701007	0.034620631	0.119090488	0.056831852	0.107428488	0.13666718	0.084042885	0.11630576	0.088664107	0.11089756	0.089996834
rh_S_temporal_inf	0.17325776	0.076921394	0.122710084	-0.087147164	0.026791038	0.124783705	0.177599217	0.076153964	0.531723387	0.035365597	0.000535679	0.19399058	0.095724354	0.094031115	0.779299549	-0.015851307	0.598791398	-0.029756325	0.596180915	-0.029968946
lh_S_temporal_sup	0.009505042	0.145915054	0.005637962	-0.155633508	0.875409308	-0.008869277	0.31552654	-0.056731683	0.767291454	-0.016738559	0.060362502	0.105944188	0.761355518	0.017178657	0.281913614	-0.060813085	0.531540938	-0.035381313	0.528112625	-0.035677126
rh_S_temporal_sup	0.650359426	0.025636192	0.356108149	-0.052166223	0.001926094	0.174099697	0.742720125	0.0185672	0.354038888	-0.052390752	0.14549084	0.082204229	0.04311287	0.114042764	0.272705908	0.061987617	0.300419546	0.058528388	0.291668168	0.059596711
lh_S_temporal_transverse	0.530348156	-0.035484123	0.858327247	0.010097442	0.655678415	-0.025219185	0.755703433	0.017598674	0.237056889	0.06681044	0.673124616	-0.023860793	0.783889285	0.015513216	0.852809361	0.010495154	0.792669937	-0.014867935	0.803472411	-0.014076697
rh_S_temporal_transverse	0.860526643	0.009939056	0.780507537	-0.01576227	0.992431297	-0.000536615	0.39080218	0.048516434	0.048658883	-0.111182676	0.487782695	-0.039234364	0.810225477	-0.013583461	0.722274889	-0.020103552	0.585132304	-0.03087358	0.609492306	-0.028889064
p-values not corrected for multiple comparisons
