## Supplementary material for "The impact of FreeSurfer versions on structural neuroimaging analyses of Parkinson’s disease": Table S1: Table_S13.csv

Table S13
Correlation between quality metrics and software variability in cortical thickness across the main sample (FreeSurfer 7 vs 5)
	cjv	cjv	cnr	cnr	fber	fber	qi1	qi1	qi2	qi2	rpve	rpve	snr_gm	snr_gm	snr_total	snr_total	snrd_gm	snrd_gm	snrd_total	snrd_total
	p	r	p	r	p	r	p	r	p	r	p	r	p	r	p	r	p	r	p	r
lh_G_and_S_frontomargin	0.008187041	0.14874864	0.008441584	-0.148171236	0.121586055	0.087408867	0.922654054	-0.005492257	0.063122687	-0.104832913	0.83252775	0.011961591	0.649724648	0.025686051	0.484876935	-0.039496561	0.29893045	0.058708693	0.254845253	0.064345489
rh_G_and_S_frontomargin	4.15E-05	0.228782918	2.26E-06	-0.262779118	0.880096896	0.008532999	0.732183158	-0.019357224	0.050054493	-0.11050617	0.442552032	-0.04341795	0.105909503	-0.091272092	0.002655885	-0.168766917	0.025459337	-0.125891196	0.030766037	-0.121737998
lh_G_and_S_occipital_inf	3.53E-05	0.230818162	0.000115875	-0.215487102	0.578124017	0.031451491	0.553017734	-0.03354949	0.496518343	-0.038451116	0.763047446	0.017053111	0.476637323	0.040244701	0.483736395	-0.039599707	0.692787683	-0.022346	0.690330708	-0.022534388
rh_G_and_S_occipital_inf	0.001018368	0.184256544	0.00236961	-0.170677376	0.448869028	0.042819783	0.085467631	-0.097057075	0.436459518	-0.043999482	0.454708548	0.042271045	0.647113252	-0.025891373	0.04675486	-0.112132279	0.105519572	-0.091373764	0.121422079	-0.087447202
lh_G_and_S_paracentral	0.000382083	0.198928442	4.64E-05	-0.227391136	0.637781529	0.026627891	0.516315102	-0.036702625	0.291931572	-0.059564246	0.245440373	-0.06563321	0.460049612	0.041772597	0.400810732	-0.047500565	0.506553998	0.037560276	0.428097661	0.044805261
rh_G_and_S_paracentral	0.068045078	0.102946609	0.067510549	-0.103145923	0.119413961	0.08791997	0.074658596	-0.100580682	0.149067658	0.081483103	0.678942645	0.023410858	0.155628229	0.080193868	0.698538298	0.021906034	0.240690951	0.066296611	0.22518019	0.068529461
lh_G_and_S_subcentral	0.000617655	0.191873339	0.001784758	-0.175342893	0.176112701	0.076415148	0.271803683	-0.062104145	0.05039035	-0.110345721	0.230216013	0.067792934	0.599099798	0.029731233	0.476885711	-0.040222046	0.99416751	0.000413516	0.928733211	0.005059385
rh_G_and_S_subcentral	0.017373933	0.133952398	0.041574212	-0.114890911	0.700095742	-0.021787106	0.901149825	-0.007026229	0.019777174	-0.131264725	0.005954725	-0.154641386	0.241014405	-0.066251141	0.099073182	-0.09309929	0.071338378	-0.10174609	0.084133177	-0.097471899
lh_G_and_S_transv_frontopol	2.50E-05	0.235076136	8.02E-05	-0.220348159	0.030682724	0.12179828	0.267304163	-0.062689262	0.019033361	-0.132064687	0.303684127	0.058135163	0.303280971	0.058183572	0.181547539	-0.075468007	0.419283743	-0.045664536	0.461553207	-0.041632858
rh_G_and_S_transv_frontopol	8.88E-09	0.316896214	9.63E-09	-0.316177809	0.391973927	-0.048396698	0.308672016	-0.057539722	0.023321736	-0.127777938	0.116759549	-0.088554504	0.08936248	-0.095875409	8.59E-05	-0.219447618	0.002346467	-0.170840863	0.0027992	-0.167879943
lh_G_and_S_cingul-Ant	0.012531231	0.140539739	0.010404969	-0.144174623	0.996216341	-0.000268255	0.237798422	-0.066705145	0.373558563	-0.050304331	0.964065725	0.00254853	0.948000417	0.003689273	0.214489479	-0.070132832	0.369503244	-0.050732121	0.387696426	-0.048834853
rh_G_and_S_cingul-Ant	0.000142236	0.212732253	0.000120226	-0.21499426	0.661614819	-0.024755378	0.052600302	-0.109311634	0.178524051	-0.075992285	0.217768422	-0.069635105	0.049192007	-0.110922361	0.001731362	-0.175836127	0.089861078	-0.095727138	0.105745409	-0.091314842
lh_G_and_S_cingul-Mid-Ant	0.218255361	-0.069561649	0.270211004	0.062310495	0.206172726	0.071420271	0.627197307	0.027468749	0.765251283	-0.016889705	0.0042587	0.160640395	0.006587259	0.152794285	0.0368531	0.117669892	0.004721476	0.158815674	0.003497965	0.164071004
rh_G_and_S_cingul-Mid-Ant	0.762353658	-0.017104582	0.737389448	0.018966415	0.000567478	0.193135794	0.036216333	0.118067473	0.200745353	-0.072280794	0.012682999	0.140301657	1.47E-08	0.312433613	1.76E-05	0.239357006	1.30E-05	0.242983551	9.86E-06	0.246182386
lh_G_and_S_cingul-Mid-Post	0.000389076	0.198666389	0.000676854	-0.190500668	0.235481742	0.067034874	0.722437299	-0.020091291	0.085331829	-0.097099051	0.538504119	0.034783435	0.154958656	0.080323541	0.751911823	-0.017880977	0.935967718	-0.004544628	0.949863955	-0.003556882
rh_G_and_S_cingul-Mid-Post	0.021979731	0.129040273	0.022012951	-0.12900823	0.435482654	0.044093155	0.72963011	-0.019549203	0.170653724	-0.077388588	0.124458988	0.086743655	0.001029402	0.184089124	0.207971533	0.071138684	0.148536116	0.08158943	0.140167586	0.083302905
lh_G_cingul-Post-dorsal	0.009493817	0.145937672	0.003741017	-0.162907149	0.007531894	0.150311825	0.979409791	-0.001459968	0.111004308	-0.08997004	0.000264293	0.204183554	2.62E-05	0.234519683	0.187519059	0.074451178	0.252831869	0.064618351	0.218818955	0.069476776
rh_G_cingul-Post-dorsal	0.00017993	0.209528932	0.00059765	-0.192364858	0.502239785	0.037942088	0.733982039	-0.019222088	0.067969948	-0.102974546	0.390809188	0.048515717	0.034514028	0.119160251	0.806213602	0.013876357	0.514446236	0.036866176	0.453370202	0.042396457
lh_G_cingul-Post-ventral	0.013979908	0.13836354	0.009015748	-0.146923671	0.107596765	-0.090835526	0.677603197	0.023514312	0.17211675	-0.077125456	0.37785444	-0.049854275	0.822420647	0.01269531	0.438178065	-0.043834979	0.08806534	-0.096264277	0.080361708	-0.098673669
rh_G_cingul-Post-ventral	0.003658267	0.163295508	0.014564278	-0.137541488	0.32417583	0.055728271	0.634996942	-0.026848536	0.331778864	-0.054860475	0.299839805	-0.058598514	0.783037209	-0.01557594	0.469388037	-0.040908771	0.822034428	0.012723388	0.77074538	0.016482945
lh_G_cuneus	0.000321037	0.20142696	0.002535396	-0.169546976	0.920821119	0.005622834	0.117639458	-0.088342926	0.123882944	-0.086876071	0.217898358	-0.069615493	0.239991552	-0.066395075	0.039405079	-0.116132698	0.064605193	-0.10425246	0.063640199	-0.104629028
rh_G_cuneus	0.299289894	0.058665116	0.547098417	-0.034050797	0.316823071	0.056580139	0.254128278	-0.064442485	0.233285882	-0.067349523	0.395702402	-0.048017131	0.669292664	-0.024157956	0.603559867	-0.029369013	0.852953717	-0.010484743	0.868927556	-0.009334781
lh_G_front_inf-Opercular	0.002996054	0.166726637	0.000420043	-0.197556201	0.04437454	0.113366094	0.055699893	0.107920525	0.069933113	-0.102252698	0.913643003	0.006134493	0.018699907	0.132432175	0.776777598	0.01603732	0.067401904	0.103186592	0.052192375	0.109499754
rh_G_front_inf-Opercular	0.060056526	0.106069941	0.089255243	-0.095907385	0.201931314	0.07209133	0.695202102	0.022161116	0.766108767	-0.016826164	0.88635204	-0.008084734	0.044288385	0.113411784	0.831592096	0.012029428	0.448599109	0.042845244	0.428775356	0.044739619
lh_G_front_inf-Orbital	0.001829064	0.174943771	0.000718755	-0.189594703	0.066021116	0.103708202	0.690688632	-0.022506928	0.015832941	-0.13585199	0.09232044	0.095005278	0.013793591	0.138631987	0.81776303	0.013034136	0.548836941	0.033903286	0.506287041	0.037583852
rh_G_front_inf-Orbital	0.000927492	0.185702735	0.001187854	-0.181851277	0.155076715	0.080300646	0.359672607	-0.051781365	0.005631461	-0.155654387	0.693282371	-0.0223081	0.330665586	0.054986735	0.400317627	-0.047550256	0.544991556	-0.03422987	0.583818915	-0.030981638
lh_G_front_inf-Triangul	0.000378731	0.199055658	7.30E-05	-0.221579963	0.034485983	0.119178634	0.975461083	0.001740036	0.108571891	-0.090585675	0.541819688	0.03450011	0.074410769	0.100666197	0.625014514	-0.027642908	0.63031984	0.02722006	0.546099572	0.034135652
rh_G_front_inf-Triangul	2.35E-06	0.262363142	6.91E-07	-0.275345807	0.562960801	-0.032713255	0.818978312	0.012945683	0.003765112	-0.162795525	0.117256065	-0.088434962	0.167022336	-0.07804906	0.003111199	-0.166083552	0.087520684	-0.09642893	0.10684549	-0.091029241
lh_G_front_middle	0.001546806	0.177655443	0.000489977	-0.195305365	0.000258411	0.204500181	0.909299608	0.006444332	0.349956128	-0.052836193	0.100325676	0.092757207	0.000143817	0.212582718	0.418556165	0.045735937	0.133852903	0.084648445	0.112132573	0.089688075
rh_G_front_middle	5.88E-05	0.224367179	4.63E-05	-0.227396081	0.011844478	0.1416499	0.44440537	-0.043241955	0.014311749	-0.137893109	0.718092513	-0.020419626	0.209401144	0.070916143	0.288675479	-0.05996695	0.908654868	-0.006490341	0.983044218	-0.001202223
lh_G_front_sup	0.001514265	0.177996696	0.000739219	-0.189169867	0.000102704	0.21709251	0.672229505	-0.023930149	0.039616383	-0.116009228	0.31922385	0.05630059	3.73E-06	0.257275478	0.161819406	0.07901435	0.110906114	0.089994686	0.092151229	0.095054448
rh_G_front_sup	9.93E-07	0.271573703	1.92E-06	-0.264526737	8.34E-05	0.219838723	0.630402695	-0.027213468	0.062430779	-0.105107664	0.667155559	0.024323975	0.000240631	0.205500014	0.680986485	0.02325315	0.531904817	0.035349972	0.48751067	0.039258874
lh_G_Ins_lg_and_S_cent_ins	0.021581684	0.129427516	0.050954457	-0.110078225	0.007882323	0.149461271	0.938486724	-0.004365483	0.767527839	-0.016721054	0.431430112	0.044483056	0.012847373	0.140046614	0.486185741	0.039378359	0.688868858	0.022646592	0.693164414	0.022317137
rh_G_Ins_lg_and_S_cent_ins	0.025003696	0.126281587	0.023305117	-0.127793182	0.415887637	0.045998438	0.53494716	-0.035088357	0.386268918	0.048981727	0.221494462	0.069075978	0.309244463	0.057471792	0.673243309	-0.023851599	0.933670554	-0.004708036	0.895825846	-0.007406759
lh_G_insular_short	0.000716217	0.189648188	0.000960997	-0.185154927	0.114732342	0.089046742	0.529778867	0.035533233	0.13705455	-0.083960285	0.416780548	-0.045910493	0.420125937	0.045581977	0.20396752	-0.071767909	0.26046475	-0.063591715	0.281431299	-0.060873959
rh_G_insular_short	0.856960658	0.010195895	0.967588488	0.002298544	0.01856278	0.132584955	0.684234478	0.023002894	0.453037345	0.042427681	0.115638293	0.088825928	0.00046044	0.196217089	0.012940031	0.139904109	0.066325881	0.10359231	0.068530597	0.102766676
lh_G_occipital_middle	0.072739844	0.101248893	0.063930396	-0.104515294	0.001427851	0.178936667	0.453759114	0.042359992	0.045896624	-0.112570933	0.099334076	0.093027753	0.000277503	0.203495697	0.065996641	0.103717529	0.004136557	0.161151814	0.002727336	0.168319415
rh_G_occipital_middle	0.122662738	0.087158149	0.104717531	-0.091583826	3.42E-05	0.231205809	0.987666482	-0.000874458	0.059537052	-0.106284655	0.089485395	0.095838796	3.58E-08	0.304294278	0.005686554	0.155478115	0.015046248	0.136884986	0.011847333	0.141645168
lh_G_occipital_sup	0.003998516	0.161746482	0.006851812	-0.152068528	0.031114265	0.121487535	0.258512561	-0.063852289	0.012023914	-0.141354465	0.846320198	0.010963535	0.163936255	0.078618847	0.947339281	0.003736247	0.857779019	0.010136934	0.826586774	0.012392622
rh_G_occipital_sup	0.138449242	0.083664367	0.196185638	-0.073016904	0.090564002	0.095519222	0.334047353	-0.05460404	0.153825917	-0.080543881	0.739531475	-0.018805886	0.187287432	0.074490172	0.781427614	0.015694479	0.37260498	0.050404665	0.347621966	0.053092332
lh_G_oc-temp_lat-fusifor	3.10E-08	0.305620061	1.94E-07	-0.288158662	0.115761024	0.088796118	0.619019303	-0.028122601	0.01889685	-0.132214449	0.240606006	-0.066308559	0.99855817	-0.000102223	0.045853483	-0.112593164	0.443798315	-0.043299556	0.482487109	-0.039712839
rh_G_oc-temp_lat-fusifor	2.93E-10	0.345475403	2.71E-09	-0.327186092	0.169897903	0.077525185	0.591618312	-0.030341583	0.000824028	-0.187517719	0.848733755	0.010789241	0.203393776	0.071858802	0.23430893	-0.06720267	0.383174373	-0.049301258	0.418429422	-0.045748382
lh_G_oc-temp_med-Lingual	6.82E-09	0.319219043	3.95E-08	-0.303386002	0.257483841	-0.063990147	0.07477821	-0.100539491	0.00229219	-0.171230143	0.00084898	-0.187061525	4.35E-06	-0.25555401	5.76E-08	-0.299846749	1.58E-06	-0.266653297	1.84E-06	-0.264999944
rh_G_oc-temp_med-Lingual	1.26E-09	0.333609297	4.38E-09	-0.323060572	0.012347207	0.140831853	0.013431951	-0.139162268	9.62E-05	-0.217962713	0.0028018	-0.16786424	0.089768261	-0.09575469	9.30E-05	-0.218408983	0.002011604	-0.17338745	0.002307106	-0.171122338
lh_G_oc-temp_med-Parahip	0.45755337	0.042005151	0.613152914	-0.028593945	0.000320004	0.201472938	0.929938501	-0.004973598	0.44489432	-0.043195594	0.507447498	0.037481414	4.60E-06	0.254916636	0.004697265	0.158907052	8.30E-05	0.21989646	5.55E-05	0.225110654
rh_G_oc-temp_med-Parahip	0.38621375	0.04898741	0.308264758	-0.057588101	0.057823014	0.107004273	0.346972245	-0.053163823	0.233295125	-0.067348194	0.609244194	0.028909096	3.82E-05	0.229815602	0.015245754	0.136618619	0.127052252	0.086153359	0.113683364	0.089304128
lh_G_orbital	6.80E-08	0.298291025	8.95E-08	-0.295676805	0.010502225	0.143994605	0.385674559	-0.049042977	0.014628333	-0.137453149	0.973869319	0.001852946	0.146868408	0.081924916	0.105256607	-0.091442497	0.25033892	-0.064958301	0.281161585	-0.060908031
rh_G_orbital	1.73E-08	0.310954689	1.70E-08	-0.311123745	0.734413496	0.019189692	0.280217343	-0.061027487	0.233685328	-0.067292131	0.159203586	-0.079508485	0.288587781	-0.059977838	0.001673542	-0.176386185	0.015145147	-0.136752559	0.016375609	-0.135165301
lh_G_pariet_inf-Angular	0.064065223	0.104462598	0.033825368	-0.119615381	1.61E-06	0.266464633	0.93975442	-0.004275345	0.140142755	-0.083308104	0.134663962	0.08447293	7.56E-10	0.337831404	0.004472924	0.159774568	0.001981256	0.173637004	0.001418572	0.179040683
rh_G_pariet_inf-Angular	0.520703578	0.036319769	0.297385105	-0.058896441	4.29E-05	0.22836128	0.499606583	0.038175978	0.0271686	-0.124478331	0.047938788	0.111538095	6.89E-08	0.298166544	0.007326083	0.150827971	0.006210992	0.153872802	0.004437619	0.159914649
lh_G_pariet_inf-Supramar	0.005142985	0.157288874	0.006728034	-0.152404914	0.006227554	0.153824112	0.902845775	-0.006905078	0.060237	-0.105995704	0.459866307	0.04178965	3.39E-05	0.231307114	0.118326664	0.088178542	0.077703681	0.099548328	0.06311111	0.10483749
rh_G_pariet_inf-Supramar	0.000480942	0.195578703	4.47E-05	-0.227846336	0.706469162	0.021301413	0.82966953	-0.012168873	0.029833491	-0.122420868	0.114657396	-0.08906507	0.46855016	-0.040985886	0.030580373	-0.121872529	0.127167752	-0.086127286	0.147047325	-0.081888785
lh_G_parietal_sup	0.108599182	0.090578708	0.101250573	-0.092506766	8.22E-05	0.220025691	0.767581544	-0.016717077	0.337140641	-0.054256162	0.073990967	0.100811584	5.97E-08	0.299520757	0.009331601	0.146267192	0.003327236	0.164933173	0.002425595	0.170287805
rh_G_parietal_sup	0.111235857	0.089911991	0.145295753	-0.082243947	0.000318802	0.201526603	0.232782329	0.067421972	0.656688648	-0.025140138	0.154456789	0.080421013	4.42E-06	0.255375603	0.021394065	0.129612191	0.058268097	0.106815733	0.047069776	0.111973012
lh_G_postcentral	0.004183281	0.160954587	0.004417384	-0.159995392	0.002624026	0.168969994	0.721727653	-0.020144873	0.797004184	-0.01455013	0.790448247	-0.01503102	0.047770977	0.111621564	0.921759429	0.005555986	0.32019636	0.05618774	0.269248196	0.062435641
rh_G_postcentral	0.17728309	0.076209372	0.106675906	-0.091073116	0.076480876	0.099958872	0.195813829	-0.073077476	0.228673374	-0.068017332	0.167233784	-0.07801031	0.609907838	0.028855525	0.424907513	-0.045115071	0.582879066	-0.031059032	0.625786896	-0.027581252
lh_G_precentral	0.013123299	0.139624877	0.008040853	-0.149087519	0.006824518	0.152142234	0.665983575	-0.024415107	0.763397577	-0.017027141	0.296555492	-0.058997501	0.037186077	0.117464304	0.833198783	0.01191295	0.289885833	0.059816904	0.245362146	0.065644064
rh_G_precentral	0.0072799	0.150945566	0.009828915	-0.145272491	0.121397105	0.087453044	0.325058007	-0.055626911	0.193580028	-0.073443161	0.091094081	-0.095363284	0.251025666	0.06486442	0.625491301	-0.027604844	0.988152775	0.000839977	0.93125353	0.004880012
lh_G_precuneus	4.52E-06	0.255106446	1.59E-05	-0.240537253	0.001873914	0.17454865	0.431722872	-0.044454818	0.087895496	-0.096315534	0.131150835	0.085239155	0.01267722	0.140310676	0.946617457	0.003787536	0.56454871	0.03258037	0.532090604	0.035333974
rh_G_precuneus	0.001722865	0.175915896	0.005582503	-0.155812335	0.059112976	0.106461088	0.31472815	-0.056825205	0.58780557	-0.030653986	0.259548836	0.063713801	0.01408646	0.138211429	0.640036768	0.026449486	0.167886032	0.077891008	0.144290612	0.082449233
lh_G_rectus	1.42E-05	0.241911998	1.21E-05	-0.243744012	0.547871338	0.033985188	0.396976486	-0.04788792	0.04135862	-0.115011854	0.83015637	0.012133556	0.318761444	0.056354326	0.243182449	-0.065947467	0.292812691	-0.05945579	0.309574471	-0.057432668
rh_G_rectus	6.57E-05	0.222944137	7.01E-05	-0.222091453	0.152577389	0.08078817	0.484910559	-0.039493522	0.031460906	-0.12124058	0.976341472	0.00167759	0.309491309	-0.057442525	0.003671038	-0.163235056	0.000888128	-0.186370149	0.001047905	-0.18381206
lh_G_subcallosal	0.040948087	-0.115243633	0.023712788	0.127421923	0.817262944	0.013070543	0.119766359	0.08783656	0.14545385	0.082211757	8.94E-05	0.218929857	3.27E-06	0.258721824	0.000505468	0.19484742	0.031156803	0.121457104	0.027813813	0.123964814
rh_G_subcallosal	0.077076374	0.09975828	0.078726547	-0.099208914	0.609883152	0.028857517	0.179754573	-0.075778124	0.109444714	-0.090363531	0.440669507	0.043597147	0.696310756	0.0220763	0.515095975	-0.03680928	0.48437846	-0.039541625	0.492822877	-0.038781551
lh_G_temp_sup-G_T_transv	0.001123472	0.182725337	0.000876865	-0.186566135	0.063280506	0.104770591	0.07979827	-0.098857099	0.002743478	-0.168219793	0.10981498	-0.090269714	0.271065058	-0.06219974	0.019009956	-0.132090297	0.021681584	-0.12932975	0.027427784	-0.124270804
rh_G_temp_sup-G_T_transv	0.01551051	0.136269809	0.008151243	-0.148831121	0.180397638	0.075666636	0.044162686	-0.113478579	0.087280025	-0.096501944	0.154516449	-0.080409413	0.018198453	-0.132995697	0.000856367	-0.186928848	0.003420453	-0.164457599	0.004184881	-0.160947872
lh_G_temp_sup-Lateral	0.0002011	0.20799626	0.000113838	-0.21572378	4.53E-07	0.279688094	0.936726657	-0.00449065	0.001728966	-0.175858592	0.81679424	0.01310467	4.06E-05	0.229079587	0.300616764	0.058504552	0.271189889	0.062183572	0.224412658	0.068642742
rh_G_temp_sup-Lateral	0.001569868	0.177417554	0.003571037	-0.163713596	0.003355693	0.164786726	0.716573183	0.020534603	0.358288	-0.051930578	0.8676104	0.009429452	4.47E-05	0.227839675	0.175337145	0.076552065	0.641333695	0.026347008	0.653304581	0.025405123
lh_G_temp_sup-Plan_polar	0.000104768	0.216828568	0.000384863	-0.19882376	0.868297427	-0.009380068	0.496804239	-0.038425607	0.129414895	-0.085623628	0.295334724	-0.059146552	0.740055232	-0.018766658	0.07981118	-0.098852884	0.052555467	-0.109332251	0.053878989	-0.108729714
rh_G_temp_sup-Plan_polar	0.000281837	0.203276676	0.000490554	-0.195288058	0.000243576	0.205329736	0.405814948	-0.046998329	0.026133324	-0.125324615	0.650090803	-0.025657289	0.182003224	0.075389552	0.405907315	-0.046989094	0.248952217	-0.065148417	0.26070758	-0.063559397
lh_G_temp_sup-Plan_tempo	0.04314348	0.114026151	0.018012977	-0.133207562	0.014517264	0.137606542	0.70540421	-0.021382459	0.095523614	-0.094087791	0.395553919	0.048032206	0.01308474	0.13968334	0.448226305	0.042880425	0.120971393	0.087552773	0.097772347	0.093458233
rh_G_temp_sup-Plan_tempo	0.002428211	0.170269801	0.001467275	-0.178501544	0.764024954	-0.016980615	0.643817314	-0.026151003	0.073825737	-0.100868991	0.223925999	-0.068714712	0.437057709	-0.04394218	0.04930504	-0.110867471	0.116362777	-0.088650317	0.128011646	-0.08593734
lh_G_temporal_inf	0.000251766	0.204866099	0.001886214	-0.1744418	0.08850139	0.096133044	0.321041865	-0.056089809	0.166786487	-0.078092326	0.752104091	-0.017866651	0.024041135	0.12712689	0.96175919	0.002712235	0.398791373	0.047704293	0.382939488	0.049325575
rh_G_temporal_inf	0.004120396	0.161220502	0.007463676	-0.150481495	0.001152161	0.182330314	0.809623114	-0.013627414	0.431763364	-0.044450914	0.638770205	0.026549647	0.004900806	0.158151682	0.604645625	0.029281016	0.703034479	0.02156296	0.659345032	0.024932518
lh_G_temporal_middle	0.021478208	0.129529195	0.019346861	-0.131724265	0.020697701	0.13031014	0.33261697	0.054765603	0.183351901	-0.075158195	0.472987498	0.040578346	0.008484006	0.148076517	0.481385173	0.039812758	0.299244672	0.058670596	0.26642642	0.062804186
rh_G_temporal_middle	0.397479693	-0.047836956	0.201090939	0.072225501	0.019334281	0.131737832	0.12384472	0.086884875	0.808785188	-0.01368857	0.002325763	0.170988377	1.26E-06	0.269099021	0.000229914	0.206136505	0.00316004	0.165817277	0.003057858	0.166378728
lh_Lat_Fis-ant-Horizont	0.893001483	0.007608764	0.713063154	-0.020800552	0.413120353	-0.046271702	0.501431461	0.038013817	0.7839336	-0.015509955	0.149365324	0.081423686	0.455668111	0.042181255	0.56898533	0.032210033	0.245089501	0.065681911	0.225963836	0.068414084
rh_Lat_Fis-ant-Horizont	0.260358963	0.063605801	0.153392441	-0.080628525	0.742656914	0.018571928	0.914918371	-0.006043549	0.049193959	-0.110921412	0.843834224	-0.011143166	0.221617761	-0.069057591	0.130340121	-0.085418218	0.053984573	-0.108682178	0.055136466	-0.10816853
lh_Lat_Fis-ant-Vertical	0.017449542	0.133863038	0.0347486	-0.119006986	0.435189445	-0.044121295	0.270558466	0.062265407	0.476265169	-0.040278658	0.928913934	0.005046522	0.873741982	-0.008988962	0.289861688	-0.059819893	0.594196444	-0.030130862	0.625604147	-0.027595837
rh_Lat_Fis-ant-Vertical	0.296109783	0.059051873	0.495835029	-0.038512117	0.690998013	-0.022483198	0.751261841	0.017929415	0.968275419	-0.002249803	0.521982058	-0.036208545	0.996574951	0.00024283	0.561535897	-0.032832652	0.390358225	0.048561857	0.364522074	0.051261572
lh_Lat_Fis-post	0.000889378	0.186348529	0.000487507	-0.19537962	0.04854009	0.111241004	0.489167758	-0.039109681	0.081874873	-0.098186145	0.12581836	0.086433049	0.185580999	0.074778544	0.762998193	-0.017056765	0.650490757	0.025625879	0.582952216	0.031053006
rh_Lat_Fis-post	0.006031326	0.154408589	0.016840343	-0.134592868	0.631947529	0.027090633	0.819854632	0.012881922	0.001659026	-0.176527006	0.483460455	0.039624682	0.017031369	0.134361569	0.763113225	0.017048232	0.971351786	-0.002031539	0.964764463	0.002498942
lh_Pole_occipital	0.02263969	0.128411407	0.048252607	-0.111382658	0.025798446	0.125604535	0.715571382	-0.020610461	0.009865107	-0.145201857	0.286691694	0.060213793	0.059558526	0.106275749	0.640315093	0.026427486	0.587596832	0.030671116	0.53175266	0.035363076
rh_Pole_occipital	5.62E-07	0.277485502	4.91E-06	-0.254190747	0.315156081	-0.056775058	0.118139017	-0.088223354	0.00251711	-0.1696683	0.261064927	-0.063511876	0.00639103	-0.153349656	0.000250894	-0.204914821	0.001491878	-0.178235403	0.001362305	-0.179685128
lh_Pole_temporal	0.003649463	0.163337292	0.007679964	-0.149948216	0.014180636	0.138077823	0.468756656	-0.040966874	0.027726174	-0.124033961	0.885839833	0.008121421	0.020208088	0.130813169	0.863266394	0.009741866	0.815056256	-0.013231258	0.857107762	-0.010185295
rh_Pole_temporal	0.006085354	0.154245984	0.008952983	-0.147056553	0.001464646	0.178530227	0.745521987	0.018357738	0.010899096	-0.14327498	0.967586022	0.002298719	3.02E-05	0.232767166	0.148810124	0.081534583	0.342300289	0.053680409	0.304208073	0.058072314
lh_S_calcarine	0.002392502	0.170517075	0.004840307	-0.158373206	0.007466939	0.150473348	0.355232331	-0.052261155	0.063891527	-0.104530503	0.336240782	-0.05435715	0.140223933	0.08329111	0.999846815	-1.09E-05	0.733767525	-0.019238197	0.770207011	-0.016522766
rh_S_calcarine	0.000185693	0.209095611	0.001424922	-0.178969436	0.001074935	0.183415289	0.422966404	-0.045304243	0.042821985	-0.114201132	0.937611838	0.004427698	0.026040041	0.125402277	0.833081167	0.011921475	0.714831683	0.020666496	0.663945308	0.024573752
lh_S_central	0.424559099	0.045148989	0.254888343	-0.064339666	4.06E-05	0.229057037	0.578606104	-0.031411634	0.393601618	-0.048230729	0.059834559	0.106161498	1.92E-06	0.26451959	0.004851434	0.158332275	0.004757414	0.158680808	0.003251835	0.165326773
rh_S_central	0.097023167	0.093666682	0.070513494	-0.102042468	0.008176219	0.148773541	0.678620365	0.023435743	0.43099335	-0.044525203	0.058392224	0.106763364	0.001399185	0.179260039	0.112412818	0.089618385	0.064729036	0.104204468	0.054262352	0.108557485
lh_S_cingul-Marginalis	0.169680678	0.077564527	0.12304872	-0.087068686	0.102086643	0.092281933	0.852807097	-0.010495317	0.341100187	-0.053813829	0.158772714	0.079590463	0.001711128	0.176026685	0.169715601	0.0775582	0.154983146	0.080318791	0.137642439	0.08383527
rh_S_cingul-Marginalis	0.014560053	0.137547327	0.010421289	-0.144144311	0.447773553	0.042923172	0.916516035	-0.005929644	0.098451855	-0.093270264	0.829099659	0.012210221	0.90347152	-0.006860386	0.214942812	-0.070063694	0.99011443	0.000700886	0.927012082	0.005181909
lh_S_circular_insula_ant	0.005422026	0.156338929	0.00426839	-0.160600391	0.041178722	0.115113181	0.766236651	-0.016816689	0.249583735	-0.065061745	0.937266122	-0.004452284	0.137854896	0.083790191	0.85108621	-0.010619458	0.580157361	-0.031283485	0.604654597	-0.029280289
rh_S_circular_insula_ant	0.000645734	0.191207749	0.00101917	-0.18424432	0.475606811	-0.040338763	0.430773469	-0.044546431	0.076658925	-0.099898764	0.98337575	0.001178713	0.323359196	-0.055822259	0.01374953	-0.138695937	0.14915479	-0.081465702	0.172737206	-0.077014367
lh_S_circular_insula_inf	0.002178472	0.172073762	0.000393067	-0.198518798	0.982553986	0.001236988	0.292884399	0.059446973	0.039420631	-0.116123591	0.639844936	0.026464651	0.771261228	0.016444798	0.280974421	-0.060931688	0.278327051	-0.06126745	0.304817681	-0.057999279
rh_S_circular_insula_inf	0.067658657	0.103090568	0.067504397	-0.103148225	0.026703667	0.124854898	0.093402513	0.094692536	0.246528881	0.065482433	0.082613071	0.097950942	7.99E-05	0.220395645	0.057193834	0.107272856	0.009360108	0.146208917	0.009451915	0.146022308
lh_S_circular_insula_sup	0.06314133	0.104825544	0.034833458	-0.118951758	0.353636912	0.052434465	0.966959121	-0.002343203	0.067132069	-0.103287833	0.582877091	0.031059195	0.038650033	0.116578509	0.886388044	0.008082155	0.996433824	0.000252836	0.957594626	0.003007871
rh_S_circular_insula_sup	0.43622166	0.04402228	0.531995255	-0.035342184	0.049289681	0.110874924	0.12896816	0.085723214	0.751450989	-0.017915318	0.134033684	0.084609253	0.009946641	0.145043572	0.095675393	0.09404493	0.068748623	0.102686215	0.063871922	0.104538177
lh_S_collat_transv_ant	0.036149532	0.118109525	0.028154196	-0.123698014	0.516086424	-0.036722621	0.231807755	-0.067562505	0.053844962	-0.10874505	0.474592953	-0.040431413	0.431877084	-0.044439949	0.233204906	-0.067361166	0.060838476	-0.105749609	0.061824274	-0.105350572
rh_S_collat_transv_ant	0.070079139	0.10219967	0.018755837	-0.13237014	0.339202827	0.054025377	0.478346047	0.040088979	0.055898102	-0.107833773	0.62716986	-0.027470937	0.662949346	0.024651341	0.355122798	-0.052273038	0.344959534	-0.053385827	0.387025715	-0.04890382
lh_S_collat_transv_post	0.298869943	0.058716032	0.277600563	-0.061359967	0.669237323	0.024162253	0.221424576	0.069086403	0.9847734	-0.001079602	0.073925091	0.100834459	0.035939584	0.118242119	0.263851977	0.063142767	0.078014696	0.099444744	0.077932724	0.099472012
rh_S_collat_transv_post	0.003030769	0.166530424	0.006357176	-0.153447011	0.980250552	0.001400341	0.517087677	-0.036635103	0.052173409	-0.10950853	0.18110996	0.075543483	0.040087385	0.115736	0.529117548	0.035590315	0.357089254	0.052060052	0.339969128	0.053939847
lh_S_front_inf	0.20766493	0.071186556	0.019666599	-0.131381974	0.943403956	0.004015907	0.723587277	0.020004501	0.218612078	-0.069507912	0.799385518	0.014375715	0.899813934	0.007121681	0.447026288	-0.04299378	0.471680009	0.040698212	0.421458426	0.045451554
rh_S_front_inf	0.138923209	0.083564324	0.103495853	-0.091906252	0.579562516	-0.031332606	0.14553756	-0.082194723	0.216717739	-0.069794005	0.242061782	-0.066104199	0.026312484	-0.125176122	0.03610915	-0.118134978	0.450754764	-0.042642144	0.478996382	-0.040029792
lh_S_front_middle	0.076940318	0.099803999	0.065219398	-0.10401518	0.063135862	0.104827706	0.44096155	-0.043569319	0.262965929	-0.063259821	0.114419779	0.089123241	0.204375263	0.071703426	0.922187762	-0.005525472	0.819747114	0.012889744	0.777216536	0.016004932
rh_S_front_middle	0.146297755	0.082040377	0.081454174	-0.098320954	0.869461154	0.009296436	0.359355609	-0.051815495	0.40531431	-0.047048408	0.392779803	-0.048314474	0.117093206	-0.088474128	0.032926986	-0.120221122	0.208947138	-0.070986697	0.232868196	-0.06740961
lh_S_front_sup	0.06120922	0.105598916	0.026027248	-0.125412946	0.000131966	0.213743582	0.494245172	-0.038654219	0.056167696	-0.107716186	0.109702806	0.09029811	0.000228566	0.20621855	0.171070705	0.077313421	0.100096688	0.092819494	0.084776624	0.097271223
rh_S_front_sup	0.450695447	0.042647725	0.201294468	-0.072192969	0.115759374	0.088796519	0.518124243	-0.036544591	0.029497494	-0.122671386	0.320014561	0.056208819	0.004251528	0.160670057	0.244989423	0.065695811	0.364078422	0.051308946	0.325119732	0.055619825
lh_S_interm_prim-Jensen	0.077114072	0.099745624	0.087045704	-0.096573192	0.865794499	-0.009560013	0.681993542	0.023175508	0.667178847	-0.024322165	0.194605317	0.073274935	0.648005596	0.025821174	0.527523102	-0.035728091	0.916335441	-0.005942519	0.927680594	-0.005134316
rh_S_interm_prim-Jensen	0.167852768	0.078021638	0.124672365	-0.086833246	0.084410376	-0.097540742	0.149650225	0.081496967	0.071735709	-0.101766437	0.793197329	-0.014853021	0.849603466	0.010743663	0.681700107	-0.023235323	0.718573176	0.020415954	0.693904503	0.022296144
lh_S_intrapariet_and_P_trans	0.715887126	0.020586548	0.494975551	-0.038588908	0.876434801	0.008795684	0.841889146	-0.011283792	0.173915104	-0.076804286	0.093389933	0.094696156	0.092771329	0.094874608	0.507444374	0.037481689	0.605225611	0.029234039	0.567773617	0.032311041
rh_S_intrapariet_and_P_trans	0.105097613	0.091484121	0.135818343	-0.084224515	0.186866429	0.074561137	0.210339276	-0.070770703	0.178385858	-0.076016404	0.741427425	0.018663925	0.221276063	0.069108565	0.848636888	-0.010796234	0.492846595	0.038779426	0.454435865	0.04229658
lh_S_oc_middle_and_Lunatus	0.019736289	0.131308011	0.032707044	-0.120371562	0.572341716	-0.031930778	0.920754797	-0.005627559	0.30501896	-0.057975186	0.409592243	0.046621665	0.660229641	0.024863452	0.686304402	-0.022843642	0.839196938	0.011478548	0.81050342	0.013563182
rh_S_oc_middle_and_Lunatus	0.159205811	0.079508062	0.097641095	-0.09349466	0.372814253	0.050382632	0.356146569	0.052162062	0.028245392	-0.123627003	0.371936758	0.050475068	0.05953999	0.106283436	0.734660628	0.019171139	0.55345639	0.033512445	0.508265225	0.037409303
lh_S_oc_sup_and_transversal	0.14791622	0.081713796	0.107481745	-0.090865114	0.381238068	-0.049501994	0.551761562	-0.033655654	0.181361594	-0.075500064	0.378098736	0.049828776	0.529031452	-0.03559775	0.194121599	-0.073354221	0.30298614	-0.058219001	0.316069855	-0.056668128
rh_S_oc_sup_and_transversal	0.00225212	0.171522962	0.001610229	-0.177008815	0.008528038	0.147978648	0.301284252	-0.058423958	0.025088903	-0.126208119	0.352838363	0.052521395	0.033321252	0.119953574	0.952556445	0.003365633	0.5114941	0.037125155	0.44653311	0.043040416
lh_S_occipital_ant	0.412828155	0.046300618	0.468408969	-0.040998889	0.991643482	0.000592472	0.972227802	0.001969392	0.152346402	-0.080833531	0.930223571	-0.004953309	0.278803808	0.061206824	0.530449621	0.035475373	0.095516577	0.09408978	0.087327434	0.096487548
rh_S_occipital_ant	0.868162201	0.009389788	0.714472938	0.02069368	0.101644153	0.092400743	0.186433631	0.074634214	0.138596567	-0.083633243	0.02388915	0.12726302	0.000340284	0.200594632	0.014968426	0.136989729	0.007181405	0.151198608	0.006086433	0.15424275
lh_S_oc-temp_lat	0.000992262	0.18465941	0.000585172	-0.192679224	0.666572154	0.024369332	0.380555566	-0.049572897	0.606499684	-0.029130914	0.35921281	0.051830876	0.981160524	-0.001335807	0.196282959	-0.073001063	0.999488469	3.63E-05	0.991254447	0.000620056
rh_S_oc-temp_lat	0.414595183	-0.046125932	0.185851228	0.074732748	0.888636415	0.007921155	0.460439121	0.041736373	0.514401948	-0.036870055	0.012741008	0.140211319	0.01839554	0.132772621	0.088247078	0.096209518	0.138139283	0.083729934	0.124435498	0.086749045
lh_S_oc-temp_med_and_Lingual	0.01067046	0.143686665	0.058326903	-0.106790911	0.299704276	0.058614921	0.621674808	-0.02790988	0.084063489	-0.097493707	0.175931008	0.076447184	0.541971834	0.03448713	0.825320557	-0.01248458	0.894971193	-0.007467876	0.880192395	-0.008526151
rh_S_oc-temp_med_and_Lingual	0.003230142	0.165441546	0.003215408	-0.165519901	0.052999412	0.109128751	0.452336901	-0.042493427	0.064045491	-0.104470304	0.375336427	0.05011769	0.074880342	0.100504362	0.703017613	0.021564245	0.595473786	0.030026613	0.554608376	0.033415226
lh_S_orbital_lateral	0.170209626	0.077468794	0.198006267	-0.072721508	0.113755137	0.089286458	0.535668018	-0.03502648	0.085255843	-0.097122561	0.175211943	0.076574211	0.18878568	0.07423857	0.936694295	0.004492952	0.815537375	0.013196208	0.809294782	0.013651376
rh_S_orbital_lateral	0.66878216	-0.024197595	0.913385166	-0.006152881	0.06898201	-0.102600317	0.875027509	-0.00889668	0.820649621	-0.012824092	0.845035331	0.011056363	0.470148589	-0.040838838	0.490078258	-0.039027821	0.770089491	-0.01653146	0.810604192	-0.01355583
lh_S_orbital_med-olfact	0.12734778	0.086086683	0.099178357	-0.093070433	0.506854857	-0.037533713	0.193162599	0.073511838	0.924367976	0.005370184	0.780762792	-0.015743461	0.940087295	0.004251678	0.771621302	-0.016418175	0.579825701	0.03131087	0.580781995	0.03123193
rh_S_orbital_med-olfact	0.316651418	-0.056600179	0.359341575	0.051817006	0.724859101	-0.019908569	0.16744985	0.077970751	0.336004072	0.054383744	0.045393098	0.112831502	0.994457816	0.000392933	0.914577379	0.006067863	0.894141636	0.007527206	0.899040189	0.007176976
lh_S_orbital-H_Shaped	9.07E-09	0.31670802	8.06E-08	-0.296670083	0.326638634	-0.055445745	0.917947293	-0.005827624	0.000193315	-0.208541545	0.822924444	-0.012658687	0.057835951	-0.106998776	0.000407486	-0.197996912	0.007476933	-0.150448415	0.009464204	-0.14599745
rh_S_orbital-H_Shaped	0.000310774	0.201889983	0.000139659	-0.212979407	0.585886127	0.030811611	0.177412542	-0.076186674	0.023368802	-0.127734817	0.519850015	-0.036394105	0.050943545	-0.110083376	0.002031692	-0.173224145	0.01294194	-0.139901184	0.017858475	-0.133385504
lh_S_parieto_occipital	0.000126014	0.214363949	0.000358177	-0.199859294	0.005017975	0.15772957	0.409498565	-0.046630981	0.045804302	-0.112618529	0.563099488	0.032701641	0.010189597	0.144578633	0.890409518	0.007794232	0.525862139	0.035871839	0.494753087	0.038608795
rh_S_parieto_occipital	0.088625304	0.096095846	0.12695714	-0.086174843	0.314999629	0.056793387	0.866544001	-0.009506119	0.689369334	-0.022608168	0.883503899	0.008288777	0.14246886	0.082824097	0.60889683	0.028937146	0.060060364	0.10606836	0.048503982	0.111258758
lh_S_pericallosal	0.37947884	-0.049684913	0.337460291	0.05422033	0.181211001	-0.075526043	0.076756141	-0.099865992	0.847483187	0.010879537	0.089028125	0.09597521	0.019578961	-0.131475309	0.133074643	-0.084817634	0.35046438	-0.052780564	0.340414508	-0.053890192
rh_S_pericallosal	0.00178058	-0.175380998	0.002403822	0.170438329	0.219629183	0.069355034	0.312070146	0.057137682	0.864707342	0.009638203	0.000404447	0.198105463	0.6527849	0.025445865	0.175621048	0.076501893	0.110436902	0.090112692	0.102995966	0.092039051
lh_S_postcentral	0.162354977	0.078913921	0.09208453	-0.09507385	0.023176969	0.127911043	0.955000677	0.003192052	0.739742657	-0.018790068	0.75452927	0.017686049	0.128202598	0.085894495	0.572829355	0.031890271	0.166516456	0.078141918	0.135658996	0.084258709
rh_S_postcentral	0.544974157	0.03423135	0.387233918	-0.048882403	0.511469625	0.037127306	0.653922072	0.02535673	0.808482642	0.013710655	0.508874168	0.037355643	0.877657585	-0.008707952	0.422545553	-0.045345324	0.644512895	0.026096165	0.566392013	0.032426336
lh_S_precentral-inf-part	0.061185738	0.105608438	0.070776012	-0.101947841	0.938724348	0.004348586	0.477229916	-0.040190662	0.04284204	-0.114190184	0.855490562	0.010301838	0.311515002	-0.057203165	0.11590766	-0.088760535	0.286412938	-0.060248571	0.304767762	-0.058005256
rh_S_precentral-inf-part	0.000316525	0.201628812	0.000466181	-0.196035706	0.852781508	-0.010497163	0.138449635	-0.083664284	0.011990736	-0.141408797	0.024347263	-0.126854937	0.054714598	-0.108355605	0.003248922	-0.165342145	0.095042876	-0.094223909	0.109668212	-0.090306872
lh_S_precentral-sup-part	0.017805189	0.133447186	0.015765849	-0.135938312	0.104854667	0.091547819	0.802433124	-0.014152699	0.122369236	-0.087226324	0.537652517	-0.034856347	0.014129906	0.138149696	0.598133891	0.029809838	0.301060292	0.058450986	0.270147625	0.062318724
rh_S_precentral-sup-part	0.160060646	0.079345916	0.188632329	-0.074264254	0.289749307	0.059833807	0.84469489	-0.011080964	0.240201355	-0.066365517	0.581919834	-0.031138082	0.045425088	0.112814875	0.389592165	0.048640308	0.105918561	0.091269734	0.093883873	0.094554343
lh_S_suborbital	0.958306327	-0.002957343	0.712461505	0.020846183	0.122718874	0.087145125	0.171837849	0.077175489	0.784954935	0.015434797	0.560938947	0.032882716	0.263919068	0.063133915	0.42383543	0.045219489	0.111428285	0.089863821	0.099354295	0.093022215
rh_S_suborbital	0.692288327	0.022384268	0.711957769	-0.020884399	0.197330839	0.072830864	0.980279082	-0.001398317	0.524903237	0.035954933	0.14620164	0.082059858	0.00443389	0.159929503	0.094811032	0.094289749	0.596726282	0.029924492	0.608068933	0.029004029
lh_S_subparietal	0.077076864	0.099758115	0.042691475	-0.114272481	0.014970446	0.136987004	0.88255371	0.008356873	0.039097011	-0.116313714	0.405520023	0.047027826	0.03297524	0.120188231	0.809991879	0.013600505	0.78201221	0.015651419	0.722139075	0.020113806
rh_S_subparietal	0.016874187	0.134551723	0.020457448	-0.13055567	0.313281875	0.056995015	0.350454715	-0.052781621	0.005692563	-0.155458983	0.8333631	-0.011901041	0.087718738	0.096368962	0.870405791	0.009228563	0.87751702	0.008718036	0.817438917	0.013057731
lh_S_temporal_inf	0.03038152	0.122017393	0.054815117	-0.108310922	0.748496311	0.018135657	0.935502502	0.004577718	0.026099275	-0.125352934	0.37770242	0.049870147	0.29510924	0.059174128	0.844013804	-0.011130187	0.979306042	0.001467326	0.91842452	0.005793611
rh_S_temporal_inf	0.56313261	-0.032698868	0.375079938	0.050144583	0.151023316	0.081094368	0.171080372	0.07731168	0.157564013	-0.079821329	0.166810245	0.078087966	0.023088475	0.127992762	0.138749292	0.083601004	0.245217113	0.065664193	0.204574623	0.071671932
lh_S_temporal_sup	0.002326858	0.170980549	0.003935652	-0.162023467	0.748791038	0.018113666	0.297387953	-0.058896095	0.355192834	-0.052265439	0.538386147	0.034793532	0.474977225	0.040396284	0.376005178	-0.050047625	0.766510034	-0.016796436	0.764489078	-0.016946204
rh_S_temporal_sup	0.115231953	0.0889248	0.123382825	-0.086991423	0.40524177	0.047055667	0.852592737	0.010510778	0.017147485	-0.134222077	0.200759319	0.072278558	0.494457858	0.038635195	0.889528435	-0.007857297	0.996084613	-0.000277595	0.95084793	0.003486985
lh_S_temporal_transverse	0.198779164	0.072596704	0.25257903	-0.064652723	0.676709752	0.023583362	0.850340918	-0.010673237	0.567226132	-0.032356713	0.920938816	0.005614448	0.099052526	0.093104961	0.384042972	0.049211412	0.892111531	0.007672435	0.903032854	0.006891716
rh_S_temporal_transverse	0.908574448	0.00649608	0.91383388	0.006120881	0.354829687	0.052304848	0.174994673	-0.076612668	0.933175683	0.004743243	0.825185867	0.012494364	0.177441564	0.076181587	0.50462206	0.037731043	0.568377819	0.032260662	0.547574173	0.034010407
p-values not corrected for multiple comparisons
