## Supplementary material for "The impact of FreeSurfer versions on structural neuroimaging analyses of Parkinson’s disease": Table S1: Table_S14.csv

Table S14
Correlation between quality metrics and software variability in volume across the main sample (FreeSurfer 6 vs 5)
	cjv	cjv	cnr	cnr	fber	fber	qi1	qi1	qi2	qi2	rpve	rpve	snr_gm	snr_gm	snr_total	snr_total	snrd_gm	snrd_gm	snrd_total	snrd_total
	p	r	p	r	p	r	p	r	p	r	p	r	p	r	p	r	p	r	p	r
Left-Lateral-Ventricle	0.247312175	-0.06537422	0.267576847	0.062653611	0.638732518	0.026552629	0.842260732	0.011256922	0.723738303	0.019993106	0.465868472	0.041233212	0.664949972	-0.024495532	0.994090799	-0.000418955	0.979217889	0.001473578	0.955291984	0.003171366
Left-Inf-Lat-Vent	0.039006068	-0.116367382	0.0830946	0.09779843	0.575061479	0.031705058	0.701401565	-0.021687465	0.578135342	-0.031450555	0.029616206	0.122582597	0.209798235	-0.070854524	0.520008107	-0.036380332	0.575919101	-0.031633987	0.62038362	-0.028013262
Left-Cerebellum-White-Matter	0.172947359	0.076976808	0.134591384	-0.084488602	0.463891459	-0.041416052	0.955683233	0.003143584	0.245604806	-0.065610403	0.00189065	-0.174403425	0.144647368	-0.082376246	0.408290919	-0.046751197	0.850233526	-0.010680987	0.883315903	-0.008302249
Left-Cerebellum-Cortex	5.08E-09	0.321782437	1.13E-09	-0.334502114	0.000117261	-0.215328193	0.283032463	-0.060672143	0.013840896	-0.138563529	6.58E-05	-0.222908011	1.01E-21	-0.504255679	1.80E-18	-0.467041816	3.46E-10	-0.344145288	4.46E-10	-0.342117388
Left-Thalamus	0.717068604	0.020497102	0.742886895	-0.018554725	0.023710996	-0.127423543	0.170759076	0.077369584	0.319202726	0.056303044	0.786635848	0.015311162	0.105028802	-0.091502151	0.283022446	-0.060673403	0.137290062	-0.083910154	0.126087349	-0.086371896
Left-Caudate	0.285050215	0.060418913	0.329261217	-0.0551464	0.71283265	-0.020818033	0.741441117	-0.0186629	0.592516728	-0.030268104	0.510454242	-0.037216563	0.733611453	-0.019249918	0.543352418	-0.034369426	0.420124311	-0.045582137	0.414567499	-0.046128665
Left-Putamen	0.5882874	-0.030614455	0.896354507	0.007368958	0.291810802	-0.059579129	0.610008533	-0.028847399	0.634285955	0.026904938	0.092449998	0.094967679	0.000970796	-0.184998044	0.002728234	-0.168313859	0.022674404	-0.128378769	0.02467075	-0.12657075
Left-Pallidum	0.947958275	0.003692267	0.899178932	-0.00716706	0.823868961	-0.012590042	0.336181353	-0.054363826	0.958073253	-0.00297389	0.092390568	-0.094984921	0.339920999	-0.053945215	0.305990411	-0.057859049	0.371766106	-0.05049306	0.366289183	-0.051073234
3rd-Ventricle	0.013416615	-0.139185031	0.011247734	0.142661689	0.82917959	0.012204421	0.513758215	0.036926464	0.358829602	-0.051872169	0.025854624	0.125557358	0.498265882	-0.038295313	0.823401756	0.012623995	0.783006351	0.015578212	0.715572887	0.020610347
4th-Ventricle	0.003756568	0.162835035	0.007167112	-0.151235585	0.597698774	-0.029845267	0.637265048	-0.026668785	0.138863832	-0.083576843	0.44237212	-0.043435057	0.060858917	-0.105741281	0.013911537	-0.138461682	0.17280475	-0.077002292	0.174749893	-0.076656038
Brain-Stem	6.22E-05	0.223651157	0.00043468	-0.197057714	0.182134581	-0.075366963	0.827227113	-0.01234613	0.014761673	-0.137270342	0.3392233	-0.05402309	0.066500759	-0.103526007	0.007061801	-0.151510084	0.00415357	-0.16107977	0.003860645	-0.16235923
Left-Hippocampus	0.005877044	0.154880225	0.00232878	-0.170966806	0.079038731	-0.099106035	0.687389962	0.022760195	0.043964286	-0.113584331	0.143918029	-0.082525605	0.37845066	-0.04979206	0.054275468	-0.108551611	0.170505246	-0.077415386	0.181599833	-0.075458997
Left-Amygdala	2.72E-05	0.234042894	0.000108579	-0.216353871	0.76954573	-0.016571689	0.977318132	-0.001608317	0.008173622	-0.148779521	0.823631082	0.012607329	0.349895956	-0.052842783	0.025304514	-0.126023167	0.024275556	-0.126918374	0.024326388	-0.126873388
CSF	0.112392809	-0.089623356	0.110300595	0.090147047	0.536518971	-0.034953488	0.060841103	0.105748539	0.894482255	-0.007502844	0.330897551	0.054960405	0.014800168	0.137217834	0.021137106	0.129867409	0.223387134	0.068794532	0.231725511	0.067574384
Left-Accumbens-area	0.005758102	0.15525147	0.004537887	-0.159519399	0.472205583	0.040650007	0.924222694	0.005380531	0.194582251	-0.073278713	0.719482537	-0.020314508	0.421921906	0.045406245	0.338042785	-0.05415509	0.580564771	-0.031249856	0.627862151	-0.027415754
Left-VentralDC	0.177978115	0.07608765	0.174920369	-0.076625829	0.58353782	-0.031004779	0.493384018	-0.038731291	0.371907158	-0.050478188	0.894592527	-0.007494957	0.060206848	-0.106008094	0.05811023	-0.10688247	0.157452157	-0.079842761	0.160734658	-0.079218527
Left-vessel	0.155199385	0.080276872	0.18147152	-0.07548111	0.869293394	-0.009308491	0.892051661	0.007676719	0.322289815	-0.055945571	0.692644766	0.022356952	0.423019785	-0.045299034	0.154371341	-0.080437632	0.662852159	-0.024658915	0.689207414	-0.022620598
Left-choroid-plexus	0.004169256	-0.161013581	0.014895819	0.137087885	0.019823303	0.13121598	0.027938282	0.123866929	0.31501027	0.05679214	0.140481235	0.083237295	0.568916655	0.032215755	0.321502708	0.056036503	0.24939088	0.065088197	0.223463512	0.06878321
Right-Lateral-Ventricle	0.3731166	-0.050350814	0.454098963	0.042328142	0.527884457	0.035696848	0.832204223	0.011985046	0.631908659	-0.027093722	0.750580014	0.017980241	0.67369288	-0.023816781	0.790462786	-0.015029952	0.801269484	-0.014237825	0.831255949	-0.012053804
Right-Inf-Lat-Vent	9.07E-05	-0.218734958	8.48E-06	0.247939555	0.651047237	0.02558219	3.55E-06	0.257815321	0.065802224	0.103791711	0.235037951	0.067098299	0.126003246	0.086391005	0.014528625	0.137590804	0.077613756	0.09957834	0.077988767	0.099453367
Right-Cerebellum-White-Matter	0.099687494	0.092931082	0.039614402	-0.116010383	0.386287876	-0.048979774	0.116404496	-0.088640231	0.829770133	0.012161575	4.92E-06	-0.254154958	0.00018265	-0.209322829	0.005234633	-0.156971872	0.55259548	-0.033585163	0.589429143	-0.030520843
Right-Cerebellum-Cortex	8.85E-10	0.336535839	1.40E-09	-0.332740507	3.35E-06	-0.258448654	0.590897076	-0.030400608	0.033799172	-0.119632849	1.73E-10	-0.349629955	2.62E-21	-0.499783754	2.49E-17	-0.452815464	6.24E-07	-0.276407083	8.00E-07	-0.273825829
Right-Thalamus	0.048169787	0.111423597	0.02568583	-0.125699371	0.765064338	-0.016903561	0.465240171	-0.041291273	0.205081159	-0.071592012	0.269794376	-0.062364611	0.744166885	-0.018459011	0.369583207	-0.050723658	0.081974342	-0.098154353	0.074230319	-0.100728609
Right-Caudate	0.176262806	0.0763887	0.205271229	-0.07156206	0.860540228	-0.009938078	0.467623782	-0.041071236	0.675886875	-0.023646989	0.361817027	-0.051550979	0.285922607	-0.0603098	0.196334529	-0.072992672	0.211991737	-0.070515651	0.211612059	-0.070574126
Right-Putamen	0.353705952	-0.052426955	0.461411151	0.04164605	0.917390848	0.005867285	0.309798738	0.057406096	0.719583005	0.020306913	0.814090838	0.013301603	0.542443488	-0.034446901	0.376928698	-0.049950993	0.048710274	-0.111157479	0.052725727	-0.109254037
Right-Pallidum	0.085605236	0.097014597	0.145575611	-0.082186983	0.609579899	0.028881994	0.81967752	0.012894807	0.989521872	0.000742901	0.980915493	-0.001353184	0.229537492	0.067891502	0.792264745	0.014897669	0.481389395	-0.039812375	0.450631635	-0.04265373
Right-Hippocampus	0.078219332	0.099376772	0.200440744	-0.072329589	0.000939464	0.185504922	0.727770545	0.019689177	0.217341404	-0.069699619	0.884582417	0.008211498	0.000881504	0.186485128	0.124137838	0.086817419	0.481995844	0.03975737	0.461013485	0.041682989
Right-Amygdala	5.82E-06	0.25226049	8.98E-05	-0.218867042	0.27241492	0.062025171	0.222439219	-0.068935277	0.153142945	-0.080677326	0.66100604	-0.024802865	0.59826657	0.029799038	0.262187072	-0.063362938	0.060171495	-0.106022628	0.060218216	-0.106003422
Right-Accumbens-area	0.01299054	0.139826807	0.004374737	-0.160166659	0.306859465	-0.057755361	0.213138012	-0.070339566	0.006932183	-0.151853005	0.797534843	-0.014511251	0.117630088	-0.088345172	0.018264045	-0.132921224	0.06439574	-0.1043338	0.06597566	-0.103725525
Right-VentralDC	0.138521368	0.083649126	0.235104589	-0.06708877	0.728721958	-0.019617547	0.270395373	0.062286566	0.174121321	-0.076767615	0.607329997	-0.029063759	0.291377183	-0.059632598	0.245454406	-0.065631263	0.233034717	-0.067385646	0.240483522	-0.066325792
Right-vessel	0.387468827	0.048936515	0.281257496	-0.060993398	0.201924761	-0.072207698	0.979750209	-0.001438128	0.445953172	-0.043164347	0.399098159	-0.047749675	0.255943896	-0.064299975	0.168231369	-0.077952427	0.599385269	-0.029755639	0.635675449	-0.026837694
Right-choroid-plexus	0.007319259	-0.150845304	0.010598285	0.143818245	0.31659542	0.056606718	0.21615	0.069880097	0.829477327	-0.012182818	0.049571694	0.110738399	0.613981126	0.028527282	0.333450569	0.054671393	0.394977387	0.04809077	0.367248397	0.050971238
5th-Ventricle	0.727738019	0.027823168	0.725079699	-0.028106138	0.628534009	-0.038657815	0.805629426	-0.019667774	0.886002733	0.011459548	0.920684751	0.007959185	0.637315146	-0.037672861	0.639198858	-0.037462313	0.587925681	-0.043292491	0.576619311	-0.044608339
Optic-Chiasm	0.39141359	-0.04845393	0.362908044	0.051434092	0.234549138	0.067168255	0.230581277	0.067739957	0.426900121	-0.044921402	0.057079336	0.107321995	0.025949132	0.125478194	0.061243189	0.105585147	0.530150066	0.035501208	0.517770268	0.03657549
CC_Posterior	0.862255707	0.009814595	0.773447039	-0.016283238	0.201283554	-0.072194713	0.771329877	-0.016439722	0.159048051	0.079538058	0.413989216	0.046185788	0.716351237	0.020551406	0.912691733	-0.006202336	0.631031615	0.027163445	0.596187547	0.029968405
CC_Mid_Posterior	0.567729727	-0.032314701	0.366625012	0.051037506	0.17469358	-0.076666022	0.720659052	0.020225591	0.328096532	0.055279148	0.357665345	0.051997796	0.016432427	0.13509456	0.084005116	0.097511985	0.459166402	0.041854797	0.482433716	0.039717677
CC_Central	0.707586663	0.021216415	0.651343535	-0.025558934	0.073711852	0.100908619	0.722738186	-0.020068578	0.813891607	0.013316123	0.486097039	0.039386364	6.98E-05	0.222160498	0.015949358	0.13570296	0.337660285	0.054197922	0.345969581	0.053274315
CC_Mid_Anterior	0.427787752	0.044835299	0.2405357	-0.06631845	0.173474357	0.07688277	0.769412229	-0.016581567	0.072123681	-0.101466518	0.60056129	-0.029612407	0.003521708	0.163954136	0.118457565	0.088147315	0.940793142	0.004201495	0.935366916	0.004587362
CC_Anterior	0.249322373	0.065097597	0.229820416	-0.067850377	0.638605377	-0.026562688	0.795336409	-0.014672364	0.850471138	-0.01066384	0.362507025	-0.05147703	0.56462027	-0.032574385	0.37592878	-0.050055625	0.397711928	-0.047813448	0.396143691	-0.047972349
lh_G_and_S_frontomargin	0.63764006	-0.026639091	0.59439763	0.030114435	0.680466335	0.023293269	0.872301251	-0.009092413	0.175330949	0.076553161	0.203526693	0.071837729	0.443849083	0.043294737	0.512017367	0.037079194	0.687165752	0.022777426	0.708155189	0.02117319
rh_G_and_S_frontomargin	0.020237311	0.13078285	0.006807156	-0.152189256	0.792368998	0.014890019	0.911565436	0.006282674	0.064061528	-0.104464041	0.812631051	0.01340801	0.688338912	0.02268729	0.44978183	-0.042733743	0.123441077	-0.086977968	0.124850876	-0.086653843
lh_G_and_S_occipital_inf	0.34704294	0.05315604	0.111562857	-0.089830173	0.122747363	0.087138516	0.847927423	-0.010847458	0.181804263	-0.075423789	0.61831639	-0.028178975	0.356267194	0.052148999	0.957907074	-0.002985688	0.609224936	0.028910651	0.556675695	0.033241006
rh_G_and_S_occipital_inf	0.34436582	0.053451471	0.372652522	-0.050399659	0.166660271	0.078115499	0.967198225	-0.002326236	0.634132841	-0.026917088	0.139756503	0.083389069	0.221257476	0.069111339	0.522820757	0.036135657	0.280211553	0.061028221	0.264930329	0.063000672
lh_G_and_S_paracentral	0.656364607	0.025165488	0.758892186	-0.017361595	0.825655399	0.012460259	0.248557964	-0.065202604	0.770266721	-0.016518349	0.393494812	0.048241607	0.616761101	0.028303808	0.91727286	-0.005875695	0.351772441	0.052637626	0.359142639	0.051838435
rh_G_and_S_paracentral	0.021238568	0.129766316	0.020192011	-0.130829866	0.435219699	-0.044118391	0.284237577	-0.060520754	0.622497024	0.027844096	0.512448074	-0.037041382	0.184143979	-0.075022904	0.105765218	-0.091309679	0.810487913	0.013564313	0.794158906	0.014758706
lh_G_and_S_subcentral	0.034899074	0.118909131	0.016621821	-0.134860288	7.44E-05	0.221322478	0.412334999	0.04634945	0.166769975	-0.078095357	0.821451841	0.012765749	0.028989472	0.123054843	0.68685675	0.022801177	0.654422952	0.025317489	0.611423731	0.028733255
rh_G_and_S_subcentral	0.122709281	0.08714735	0.035018392	-0.118831793	0.944499993	-0.003938009	0.166254581	0.07819007	0.414968619	-0.04608907	0.167894857	-0.077889396	0.995497511	-0.00031922	0.383487385	-0.049268866	0.77509212	-0.016161732	0.842642198	-0.011229339
lh_G_and_S_transv_frontopol	0.011928909	0.141510399	0.016966398	-0.134439982	0.536889863	0.034921693	0.815357869	-0.013209285	0.244701272	-0.065735854	0.745968446	-0.018324385	0.361840842	-0.051548425	0.131166859	-0.085235625	0.154067704	-0.080496746	0.15137731	-0.081024411
rh_G_and_S_transv_frontopol	0.04396125	0.113585952	0.046724695	-0.112147582	0.938612133	-0.004356566	0.421778695	0.045420242	0.50580485	-0.037626454	0.777483519	-0.015985235	0.229033587	0.067964838	0.965786941	0.002426381	0.796578229	-0.014581342	0.817558596	-0.013049018
lh_G_and_S_cingul-Ant	0.001804361	0.175165204	0.002788199	-0.16794655	0.97329258	-0.001893858	0.892035017	0.00767791	0.096672203	-0.093764774	0.907429407	-0.006577802	0.481119157	0.039836898	0.496844875	-0.038421982	0.91110368	-0.006315614	0.936120304	-0.004533775
rh_G_and_S_cingul-Ant	0.106010591	0.091245783	0.014527507	-0.137592353	0.612649693	-0.028634468	0.607682515	0.02903526	0.047934801	-0.111540076	0.208445894	-0.071064721	0.304501804	-0.058037111	0.082934389	-0.097849094	0.926775711	0.005198737	0.817994751	0.013017268
lh_G_and_S_cingul-Mid-Ant	0.379024892	-0.049732197	0.429287887	0.044690015	0.576524017	0.031583887	0.310618384	-0.057309089	0.591717748	-0.030333448	0.687882644	-0.022722339	0.191499099	0.073786606	0.144744452	0.082356408	0.714047082	0.020725955	0.687357425	0.022762696
rh_G_and_S_cingul-Mid-Ant	0.760164044	0.017267119	0.70769665	-0.021208052	0.22978678	0.067855264	0.334090146	0.054599213	0.895217079	-0.007450291	0.301396956	-0.058410361	0.106111996	0.09121941	0.299179033	0.058678552	0.389639924	0.048635415	0.379448621	0.04968806
lh_G_and_S_cingul-Mid-Post	0.000908759	0.18601702	0.000714506	-0.189684315	0.706385156	0.021307805	0.647516826	-0.025859619	0.005238333	-0.156959178	0.908587126	-0.006495175	0.265031769	0.062987326	0.648417535	-0.025788781	0.427974924	-0.044817156	0.428546098	-0.044761819
rh_G_and_S_cingul-Mid-Post	0.001030577	0.184071402	0.001199027	-0.181704051	0.268651449	-0.06251336	0.621885125	0.02789305	0.244910744	-0.065706742	0.328069939	-0.055282182	0.979004095	0.001488741	0.11911943	-0.087989831	0.505573397	-0.03764691	0.53852028	-0.034782052
lh_G_cingul-Post-dorsal	0.009190202	0.146558601	0.002921271	-0.167156429	0.490471448	0.038992495	0.167101051	0.078034631	0.239755383	-0.066428369	0.172041475	0.077138954	0.449261813	0.042782748	0.292275759	-0.059521855	0.942816358	0.004057672	0.895238677	0.007448747
rh_G_cingul-Post-dorsal	0.000580268	0.192804467	0.000985658	-0.184762866	0.177675724	0.076140565	0.749698546	-0.01804597	0.425691706	-0.04503879	0.416760706	0.045912447	0.417554346	0.04583437	0.282526707	-0.060735807	0.453550709	-0.04237953	0.473427955	-0.040538008
lh_G_cingul-Post-ventral	0.219891858	-0.069426537	0.293900491	0.059417168	0.855770033	-0.010298185	0.884539027	0.008227782	0.842169364	0.011281592	0.020699253	0.130515768	0.845125382	-0.011067577	0.980720647	-0.001369195	0.704253991	0.02150447	0.683844537	0.023069847
rh_G_cingul-Post-ventral	0.242566643	0.066033528	0.33516198	-0.054478449	0.98952776	0.000742483	0.298056941	0.058814739	0.074369165	-0.100680576	0.840788842	-0.011363372	0.711525393	-0.020917209	0.565148967	-0.032530183	0.704980664	-0.021414704	0.72449853	-0.01993576
lh_G_cuneus	0.009794457	0.145339956	0.042504642	-0.114374941	0.322740084	-0.055893617	0.575771679	-0.0316462	0.641249169	0.026353684	0.336552763	0.054322118	0.718993689	0.020351468	0.789039584	-0.015134488	0.908127641	-0.006527967	0.873222085	-0.009026289
rh_G_cuneus	0.628417794	-0.027371482	0.408907478	0.046689795	0.210063091	-0.070813472	0.698477229	0.021910699	0.308827899	0.057521216	0.860200727	-0.009962522	0.996085666	-0.00027752	0.571678453	0.031985901	0.163543822	0.078691877	0.150634096	0.081171429
lh_G_front_inf-Opercular	0.1380664	0.083745368	0.012150245	-0.14114879	0.628805528	-0.027340599	0.957832243	0.002991001	0.112124299	-0.089690135	0.010596322	-0.143821836	0.896209162	0.00737935	0.368299358	-0.050859675	0.973005466	-0.001914225	0.951430182	0.003445627
rh_G_front_inf-Opercular	0.240269685	0.066355894	0.06715701	-0.103278462	0.606065108	0.029166078	0.170165138	0.077476837	0.776280444	-0.016074009	0.853670772	0.010433033	0.51126831	-0.037144995	0.15184715	-0.080931753	0.901927149	-0.006970697	0.982016413	-0.00127511
lh_G_front_inf-Orbital	0.867241266	0.009455988	0.172294673	-0.07709357	0.415934841	0.045993786	0.277926906	0.061318387	0.135808465	-0.084226634	0.805033213	-0.013962604	0.565494793	-0.032501281	0.379442559	-0.049688691	0.81879446	0.012959063	0.732650907	0.019322075
rh_G_front_inf-Orbital	0.51394706	0.036909912	0.183833598	-0.075075867	0.590752992	0.030412403	0.128098051	0.085917947	0.25097306	-0.064871605	0.357589299	-0.05200601	0.220909604	0.069163295	0.563595701	0.032660101	0.468929603	0.040950954	0.441296628	0.043537403
lh_G_front_inf-Triangul	0.248026176	0.065275788	0.027749659	-0.124015413	0.704274615	0.021468472	0.362123155	0.051518159	0.318006295	-0.056442191	0.08164803	-0.098258765	0.472085954	-0.040660977	0.186852762	-0.074563443	0.719773336	-0.020292526	0.793379504	-0.014815875
rh_G_front_inf-Triangul	0.284110183	0.060536737	0.042988536	-0.114110345	0.88617142	-0.00809767	0.168151345	0.077842578	0.380588689	-0.049569454	0.482812201	-0.039683384	0.341711068	-0.053745877	0.148172688	-0.081662294	0.893236747	-0.007591933	0.967744677	-0.002287462
lh_G_front_middle	0.014663991	0.137404119	0.023050786	-0.128027648	0.406243447	-0.046955496	0.875840572	0.008838326	0.055193569	-0.1081433	0.242242925	0.066078831	0.164245965	-0.078561304	0.041626973	-0.114861394	0.261002928	-0.063520117	0.269860098	-0.062356071
rh_G_front_middle	0.525087686	0.035938943	0.471009736	-0.04075973	0.658657525	0.02498622	0.825334312	0.012483581	0.119302849	-0.087946309	0.787640989	-0.015237266	0.987836485	-0.000862403	0.5308913	-0.035437293	0.549848441	-0.033817568	0.586042007	-0.030798801
lh_G_front_sup	0.834285138	-0.011834222	0.73973865	-0.018790368	0.467638833	-0.041069848	0.194144522	0.073350461	0.398673981	-0.047716155	0.958024148	-0.002977376	0.847136033	0.010904608	0.997404009	0.000184051	0.783818382	0.015518435	0.691261614	0.022462982
rh_G_front_sup	0.003958507	0.161922305	0.005769565	-0.155215394	0.792029232	-0.014914954	0.052736057	0.109249299	0.724513513	-0.01993463	0.832280179	-0.011979539	0.708331031	0.021159824	0.377102236	-0.049932851	0.645512224	-0.026017422	0.665916151	-0.024420352
lh_G_Ins_lg_and_S_cent_ins	0.451817604	-0.042542207	0.89922	0.007164125	0.443861523	-0.043293556	0.531439999	0.035390009	0.528380208	0.035654003	0.075665121	-0.100235725	0.584680404	-0.030910747	0.490110385	-0.039024934	0.773091397	0.016309515	0.741812097	0.018635137
rh_G_Ins_lg_and_S_cent_ins	0.06651796	0.103519493	0.080312627	-0.098689606	0.577149267	-0.031532129	0.835010775	-0.011781649	0.592974317	0.030230699	0.034316261	-0.119290157	0.012335358	-0.140850794	0.025649714	-0.125729861	0.297826229	-0.058842782	0.313406287	-0.056980387
lh_G_insular_short	0.021028398	0.129976192	0.001796962	-0.175232065	0.238761602	0.066568722	0.668315534	0.024233838	0.027845408	-0.123939931	0.220610755	-0.069207975	0.674240339	0.023774393	0.177053698	-0.076249624	0.580904707	-0.031221804	0.657733686	-0.025058419
rh_G_insular_short	0.340453985	0.053885793	0.255358418	-0.064276182	0.379247614	-0.049708994	0.359055969	-0.051847773	0.38915265	-0.048685361	0.32678739	-0.055428724	0.52386531	0.036044961	0.934555266	-0.004645098	0.481435196	0.03980822	0.461110244	0.041673999
lh_G_occipital_middle	0.022488943	0.12855364	0.017802883	-0.133449858	0.119692351	0.087854061	0.445962701	0.043094391	0.345524584	-0.053323418	0.340965212	0.053828853	0.468473795	0.040992919	0.929114287	-0.005032261	0.330171847	0.055042819	0.302761217	0.058246044
rh_G_occipital_middle	0.388144293	-0.04878884	0.345028573	0.053378198	0.001242034	0.18114886	0.35988342	-0.051758679	0.526620289	-0.035806197	0.099066545	0.093101112	0.02828224	0.123598367	0.064909014	0.104134857	0.052921167	0.109164515	0.048313731	0.111352481
lh_G_occipital_sup	0.227440816	-0.068197397	0.232428741	0.067472911	0.809725057	0.013619975	0.774103171	0.016234767	0.867368663	-0.009446829	0.046545467	0.112238676	0.026358404	0.125138203	0.129760636	0.085546738	0.182665517	0.075275782	0.182332633	0.075332927
rh_G_occipital_sup	0.707551073	0.021219121	0.488137293	-0.039202425	0.803197084	0.014096829	0.452234286	0.042503064	0.707767802	-0.021202642	0.507540213	-0.037473235	0.055530025	-0.107995076	0.122361167	-0.087228201	0.852534078	-0.010515009	0.904482208	-0.00678821
lh_G_oc-temp_lat-fusifor	0.287979446	0.060053428	0.042703069	-0.114266135	0.802833459	0.01412342	0.38804376	0.048799165	0.898863828	-0.00718958	0.584526775	-0.030923385	0.56146392	0.032838687	0.746903776	-0.01825453	0.274720583	0.061728352	0.232665004	0.067438868
rh_G_oc-temp_lat-fusifor	0.030988609	0.121577636	0.001378727	-0.179494559	0.512284828	-0.037055712	0.879670767	0.008563556	0.023648421	-0.127480174	0.183750129	-0.075090122	0.612058716	-0.028682078	0.081765455	-0.098221153	0.199637384	-0.072458535	0.23604316	-0.06695476
lh_G_oc-temp_med-Lingual	0.002139484	0.17237226	0.000164188	-0.210782181	0.772277656	0.016369654	0.955079297	-0.003186469	0.604277684	-0.029310829	0.087354712	-0.096479267	0.923538264	0.005429277	0.186862703	-0.074561766	0.906865025	-0.006618088	0.96111246	-0.00275814
rh_G_oc-temp_med-Lingual	0.001187569	0.181855052	5.03E-05	-0.22636302	0.695442314	0.022142735	0.632160667	0.027073696	0.048874758	-0.111076982	0.124446655	-0.086746485	0.930548686	0.004930171	0.144740162	-0.082357284	0.961460213	-0.002733456	0.956653383	0.003074699
lh_G_oc-temp_med-Parahip	0.655092442	0.025265058	0.306824033	-0.057759584	0.427349629	0.044877785	0.3069986	0.057738778	0.791632751	-0.014944055	0.255536705	0.064252126	0.440361401	0.043626517	0.824906841	-0.012514633	0.784233685	-0.015487869	0.830496224	-0.012108904
rh_G_oc-temp_med-Parahip	0.042493183	0.114381237	0.016662798	-0.134809909	0.833076417	-0.011921819	0.077600911	-0.099582629	0.07009876	-0.102192552	0.307147602	-0.057721025	0.238744476	0.066571145	0.832350348	-0.011974452	0.41624859	-0.045962874	0.417497939	-0.045839916
lh_G_orbital	0.010511383	0.143977731	0.027980724	-0.123833638	0.027777955	0.123993083	0.590985123	0.0303934	0.07622385	-0.100045842	0.901005867	0.007036514	0.093286988	0.094725787	0.88879617	-0.007909717	0.923822973	-0.005408999	0.937307192	-0.004449363
rh_G_orbital	2.52E-06	0.261609785	1.33E-05	-0.242627274	0.428339702	-0.04478181	0.321501969	-0.056036588	0.009806215	-0.145316911	0.028108009	-0.123734054	0.158595274	-0.079624271	0.004418729	-0.159990015	0.046430067	-0.112297485	0.051186369	-0.109968969
lh_G_pariet_inf-Angular	0.004569114	0.159397911	0.004961317	-0.157932564	0.187619558	0.074434271	0.439679292	0.04369158	0.011745757	-0.14181413	0.882327122	-0.008373114	0.240201413	0.066365509	0.514762558	-0.036838472	0.40213536	-0.047367259	0.440264427	-0.043635763
rh_G_pariet_inf-Angular	0.13515079	0.084367969	0.08900014	-0.095983576	0.903642209	-0.006848196	0.31718752	0.056537613	0.130516293	-0.085379234	0.380217097	-0.049608088	0.493542412	0.03871711	0.667787785	-0.024274839	0.948469405	0.003655953	0.893323419	0.007585733
lh_G_pariet_inf-Supramar	0.619836871	-0.028057067	0.684483301	0.022983741	0.059862797	0.106149835	0.461275785	0.041658622	0.957890675	0.002986852	0.349092675	0.052930818	0.004449398	0.159867804	0.02322577	0.127866093	0.050151843	0.110459571	0.047313812	0.111850205
rh_G_pariet_inf-Supramar	0.03982977	0.115885105	0.019545897	-0.131510617	0.182904204	-0.075234855	0.120819436	0.087588438	0.13584322	-0.08421918	0.643598843	-0.026168232	0.595400337	-0.030032605	0.177397881	-0.076189244	0.281004913	-0.060927833	0.292075693	-0.059546492
lh_G_parietal_sup	0.595327655	0.030038535	0.57441857	-0.031758369	0.683109619	-0.023089513	0.176554174	0.07633741	0.586121287	-0.030792287	0.590170821	-0.030460076	0.731537353	0.019405765	0.945226233	-0.003886397	0.573820531	-0.031807985	0.579162301	-0.031365668
rh_G_parietal_sup	0.449930258	0.042719762	0.168768713	-0.077730107	0.842406382	-0.01124639	0.267127966	0.062712311	0.847506712	-0.010877838	0.006455571	-0.153165326	0.240889435	-0.066268704	0.107467006	-0.090868908	0.763464556	-0.017022173	0.846818426	-0.010927547
lh_G_postcentral	0.287880746	0.060065702	0.080352378	-0.098676698	0.767567862	0.01671809	0.65965909	0.024907993	0.306828641	-0.057759035	0.702939917	-0.021570167	0.299997702	0.058579406	0.966177816	-0.002398644	0.760308659	0.01725638	0.668979079	0.024182304
rh_G_postcentral	0.002877371	0.167413404	0.000236896	-0.205718814	0.016986272	-0.134415968	0.990816768	-0.000651088	0.024129076	-0.127048462	0.027973435	-0.123839352	0.332446995	-0.054784831	0.023785437	-0.127356343	0.098839881	-0.093163389	0.107797828	-0.090783863
lh_G_precentral	0.001275738	0.18072598	0.000455362	-0.19637928	0.131604642	-0.085139295	0.766387021	0.016805549	0.034119393	-0.119420107	0.687828334	-0.022726512	0.115589326	-0.088837829	0.015725555	-0.135990311	0.079270854	-0.099029753	0.08628168	-0.096806575
rh_G_precentral	1.08E-05	0.24509646	3.11E-05	-0.232387265	0.371960999	-0.050472512	0.363561408	-0.051364198	0.03690857	-0.117635535	0.038058967	-0.116932668	0.071181905	-0.101802094	0.006819292	-0.152156375	0.104725064	-0.091581847	0.114072567	-0.089208413
lh_G_precuneus	0.002987122	0.166777454	0.001632672	-0.176785582	0.815703478	-0.013184109	0.762616743	-0.017085063	0.187948204	-0.074379026	0.479209888	-0.04001037	0.962873265	0.002633161	0.193436806	-0.073466713	0.501677722	-0.037991958	0.536884716	-0.034922134
rh_G_precuneus	0.050946356	0.110082049	0.015221	-0.136651502	0.769839712	-0.016549938	0.168018136	0.077866887	0.072579425	-0.101305407	0.132686428	-0.084902315	0.734785832	0.019161741	0.315437374	-0.05674212	0.870095658	0.009250845	0.764192288	0.016968208
lh_G_rectus	0.031431266	0.121261605	0.059757824	-0.106193215	0.085084866	-0.097175524	0.269818355	-0.062361495	0.311954036	-0.057151371	0.443918401	-0.043288158	0.059235064	-0.106410188	0.060913194	-0.105719178	0.123107367	-0.087055112	0.118327845	-0.088178261
rh_G_rectus	0.827457441	0.012329409	0.815927033	0.013167826	0.182439216	0.075314622	0.332921552	-0.054731163	0.124853305	-0.086653286	0.301411452	0.058408613	0.628796929	0.027341284	0.990083988	0.000703045	0.90751032	-0.006572027	0.903155451	-0.00688296
lh_G_subcallosal	0.380547391	-0.049573747	0.326166775	0.055499768	0.952164778	0.003393451	0.456126541	0.042138395	0.053258233	0.109010764	0.002516736	0.169670789	0.19642877	0.072977341	0.348000123	0.053050762	0.555400667	0.03334842	0.580941754	0.031218748
rh_G_subcallosal	0.497020076	-0.038406354	0.364244661	0.05129119	0.583610714	-0.030998778	0.665314015	-0.0244672	0.523955544	0.036037131	0.955264999	0.003173282	0.276553569	0.061493589	0.286326833	0.060259318	0.472127639	0.040657154	0.503291349	0.037848865
lh_G_temp_sup-G_T_transv	0.856248441	0.010247217	0.349336065	-0.05290413	0.190198975	0.074002573	0.564651539	0.032571771	0.692969919	-0.022332037	0.052277257	0.109460509	0.003773444	0.16275708	0.180648841	0.075623164	0.33771313	0.054192003	0.321481931	0.056038905
rh_G_temp_sup-G_T_transv	0.659912708	0.024888192	0.725682631	-0.019846481	0.025656484	0.125724143	0.898807938	0.007193575	0.217731506	-0.069640679	0.384571716	0.04915678	0.298454365	0.058766465	0.717833699	0.020439206	0.785268475	0.01541173	0.764340053	0.016957252
lh_G_temp_sup-Lateral	0.021148572	0.129855964	0.004505639	-0.159645651	0.332026436	0.054832434	0.639581156	0.026485507	0.028678263	-0.123292598	0.883241968	0.008307547	0.361490365	0.051586019	0.420349084	-0.045560119	0.93525498	-0.004595324	0.971545162	0.00201782
rh_G_temp_sup-Lateral	0.001859624	0.174673598	0.000872023	-0.186651095	0.004365778	0.160202827	0.804346533	-0.014012793	0.009569959	-0.145784719	0.715508859	0.020615197	0.016525173	0.134979544	0.825762989	-0.012452445	0.375598251	-0.05009025	0.410592189	-0.046522297
lh_G_temp_sup-Plan_polar	0.087338255	0.096484263	0.162861557	-0.078819157	0.256270578	-0.064153225	0.176773967	0.076298761	0.775791404	-0.016110106	0.259379651	0.063736385	0.82028723	-0.012850451	0.563955907	-0.032629958	0.330649981	-0.054988507	0.322079093	-0.055969901
rh_G_temp_sup-Plan_polar	0.009438805	0.146048858	0.008507563	-0.148024103	0.214682842	0.070103329	0.698885757	0.021879493	0.023405614	-0.127701143	0.153528237	0.080601989	0.966813745	-0.002353518	0.221521655	-0.069071922	0.114204332	-0.089176067	0.127436629	-0.086066661
lh_G_temp_sup-Plan_tempo	0.645988023	0.025979949	0.2780284	-0.061305463	0.083410135	0.097698879	0.804182332	0.014024796	0.545187766	0.034213179	0.077602335	0.099582154	0.82865912	0.012242189	0.641635846	-0.026323146	0.90616027	0.006668398	0.889837041	0.007835207
rh_G_temp_sup-Plan_tempo	0.926406596	0.005225018	0.718132244	-0.02041662	0.682857649	0.023108923	0.554342915	0.03343762	0.127922598	-0.085957338	0.175601484	0.076505348	0.853085043	-0.010475271	0.545611578	-0.034177136	0.332689772	-0.054757369	0.356181882	-0.052158237
lh_G_temporal_inf	0.019643795	0.131406225	0.01408971	-0.138206804	0.115086751	0.088960197	0.895730729	0.00741356	0.403707274	-0.047209408	0.712809535	0.020819786	0.258541512	0.063848415	0.831646926	-0.012025453	0.705804701	0.021351976	0.67089823	0.024033366
rh_G_temporal_inf	0.004464982	0.159805995	0.001042747	-0.183888839	0.138575123	0.083637772	0.819178622	-0.012931107	0.008283912	-0.148527039	0.289315742	-0.059887525	0.693593242	0.022284289	0.182072678	-0.075377607	0.436292887	-0.044015452	0.513958119	-0.036908943
lh_G_temporal_middle	0.014266367	0.137956875	0.005728388	-0.155345289	0.929829451	0.004981359	0.862674435	0.009784462	0.095305557	-0.094149465	0.006225563	-0.153829958	0.685639924	0.022894745	0.587644954	-0.030667167	0.703666594	0.021514791	0.631273551	0.027144208
rh_G_temporal_middle	0.11337927	0.089379091	0.013111277	-0.139643088	0.090895735	0.095421548	0.473990903	0.040486481	0.146635706	-0.081971958	0.643419732	0.026182359	0.014960573	0.137000325	0.658834119	0.024972424	0.199564749	0.072470212	0.161527012	0.079069284
lh_Lat_Fis-ant-Horizont	0.268594014	0.062520846	0.023886832	-0.127265102	0.29606292	0.059057593	0.771962799	-0.016392928	0.50629762	-0.037582918	0.1084688	-0.090612006	0.694590745	-0.022207909	0.265753572	-0.06289246	0.701184763	0.021704003	0.62054754	0.028000133
rh_Lat_Fis-ant-Horizont	0.037048557	0.117549022	0.008175066	-0.148776196	0.988399532	0.00082248	0.738319107	-0.018896725	0.04536898	-0.112844043	0.558394448	-0.0330964	0.471581202	-0.040707277	0.067655459	-0.103091762	0.305888787	-0.057871187	0.3396578	-0.053974581
lh_Lat_Fis-ant-Vertical	0.064905411	0.104136249	0.068659409	-0.102719114	0.973066878	-0.001909868	0.158817549	-0.079581925	0.406989599	-0.046880973	0.056150459	-0.10772369	0.789713076	-0.015085013	0.266915087	-0.062740172	0.354596407	-0.052330176	0.359441116	-0.051806287
rh_Lat_Fis-ant-Vertical	0.230199202	-0.067795373	0.417021564	0.045886774	0.163080295	-0.078778307	0.254571342	0.064382523	0.135233326	0.084350203	0.317505061	0.056500587	0.284043764	0.060545072	0.352822155	0.052523161	0.461270893	0.041659076	0.4556993	0.042178338
lh_Lat_Fis-post	0.936381697	-0.004515184	0.865036472	0.00961453	0.570625972	0.032073432	0.211411556	0.070605036	0.921217164	0.005594617	0.974919361	-0.001778461	6.16E-06	0.251617242	0.005630534	0.155657369	0.007703233	0.149891642	0.007235193	0.151060043
rh_Lat_Fis-post	0.162786904	0.078833108	0.084799458	-0.097264124	0.179507019	0.075821121	0.51074059	0.037191382	0.164760119	-0.078465955	0.4462335	-0.043068762	0.164552761	0.078504382	0.888299859	-0.00794525	0.735281264	0.019124555	0.671911658	0.023954785
lh_Pole_occipital	0.093510196	0.094661573	0.048805856	-0.111110674	0.854389094	-0.01038124	0.264725521	-0.063027629	0.973071567	0.001909536	0.64555221	-0.026014273	0.047864517	-0.111575007	0.053238927	-0.109019549	0.017997123	-0.13322576	0.01977044	-0.131271849
rh_Pole_occipital	0.019027798	0.132070771	0.012144264	-0.141158484	0.094494725	-0.094379785	0.381209325	-0.049504978	0.030383073	-0.122016258	0.370897579	-0.050584709	0.54407761	-0.034307657	0.194990915	-0.073211835	0.336861759	-0.054287441	0.358883568	-0.051866352
lh_Pole_temporal	0.000220562	0.206715011	0.000838629	-0.187249254	0.347976264	-0.053053384	0.924155801	-0.005385295	0.033124618	-0.12008667	0.022382758	-0.128654324	0.515431868	-0.036779881	0.10136457	-0.092476024	0.129547521	-0.085594114	0.145656642	-0.082170505
rh_Pole_temporal	4.84E-06	0.254345761	1.83E-05	-0.238829992	0.779128768	-0.015863898	0.797630312	-0.014504257	0.005351806	-0.15657377	0.422892242	-0.045311481	0.507286084	-0.037495655	0.020408353	-0.130606152	0.023473257	-0.127639386	0.024609431	-0.126624371
lh_S_calcarine	0.283299162	0.060638602	0.254390165	-0.064407034	0.507381764	0.037487213	0.895190028	0.007452226	0.159404532	-0.07947031	0.510632716	-0.037200867	0.035069771	0.118798559	0.42859023	0.044757545	0.889116178	-0.007886808	0.913533171	-0.006142325
rh_S_calcarine	0.242416752	0.066054499	0.218763294	-0.069485151	0.680568406	-0.023285395	0.751266243	0.017929087	0.489182286	-0.039108374	0.804713933	-0.013985939	0.474579431	0.040432649	0.973741283	-0.001862028	0.629214813	0.027308008	0.574749488	0.031730926
lh_S_central	0.030196418	0.122152969	0.023244493	-0.127848869	0.092541579	0.094941127	0.629997479	-0.027245709	0.065722089	-0.10382234	0.749234017	-0.018080619	0.400156348	0.047566516	0.784360768	-0.015478517	0.520983521	0.036295403	0.438774757	0.043777949
rh_S_central	0.017541152	0.133755217	0.030072073	-0.122244444	0.921588957	-0.00556813	0.690641497	-0.022510544	0.271405726	-0.062155628	0.407879858	-0.046792164	0.378137459	0.049824735	0.669928048	-0.024108637	0.75858681	0.017384286	0.725657096	0.019848406
lh_S_cingul-Marginalis	0.447638048	0.042935971	0.196063515	-0.07303679	0.300932025	-0.058466472	0.500730115	0.038076103	0.170453574	-0.077424717	0.723205211	-0.02003333	0.035482986	0.118532772	0.537096079	0.034904019	0.99046589	-0.000675966	0.979651125	0.001442852
rh_S_cingul-Marginalis	0.273837311	0.061841859	0.127662169	-0.086015883	0.087869898	-0.096323266	0.719273514	0.020330311	0.19209835	-0.073687425	0.523732295	-0.036056506	0.857300308	0.010171423	0.522343477	-0.036177128	0.731932258	0.019376081	0.686261822	0.022846916
lh_S_circular_insula_ant	0.123616352	0.086937515	0.084057357	-0.097495627	0.351986293	0.052614289	0.525995808	-0.035860262	0.43789787	-0.043861775	0.557131526	-0.033202634	0.015581893	0.136176658	0.386042098	0.049005095	0.072887641	0.101196916	0.069359958	0.102461715
rh_S_circular_insula_ant	0.366777103	0.051021332	0.370724116	-0.050603029	0.791918468	-0.014923084	0.08404169	-0.097500532	0.553722498	-0.033489978	0.655064489	-0.025267247	0.265262132	0.06295703	0.792271895	0.014897145	0.986402695	0.00096407	0.999792622	-1.47E-05
lh_S_circular_insula_inf	0.02961709	0.122581936	0.015213309	-0.136661729	0.164431132	0.078526939	0.737221354	-0.018979018	0.100840383	-0.092617611	0.803821378	-0.014051183	0.168719683	0.077739028	0.932609564	0.004783522	0.946906059	0.003767029	0.934799231	0.004627743
rh_S_circular_insula_inf	0.010469641	0.144054752	0.000736635	-0.18922291	0.018085207	0.133124831	0.993033751	-0.0004939	0.363376069	-0.051384017	0.401510833	-0.047430077	0.453839398	0.042352467	0.374933533	-0.050159938	0.713325743	-0.02078064	0.748218964	-0.018156354
lh_S_circular_insula_sup	0.008442344	0.148169536	0.001595639	-0.17715548	0.076364828	0.09999811	0.746199014	0.018307162	0.028007979	-0.123812281	0.326933085	-0.055412059	0.005883296	0.154860899	0.683050788	0.023094044	0.704207087	-0.021473616	0.719632629	-0.020303162
rh_S_circular_insula_sup	0.153138089	0.080678276	0.073244824	-0.101071654	0.606191621	0.02915584	0.838916821	-0.01149882	0.158710141	-0.079602382	0.082020916	-0.098139477	0.081331915	0.098360236	0.639190487	0.026516402	0.09926407	0.093046934	0.083705457	0.09760598
lh_S_collat_transv_ant	0.034062575	0.11945773	0.008318178	-0.148449204	0.141702625	-0.08298286	0.967811262	-0.002282737	0.191358169	-0.073809965	0.951160324	0.003464795	0.958588365	0.00293732	0.23560061	-0.067017901	0.112169609	-0.089678857	0.118558458	-0.088123264
rh_S_collat_transv_ant	0.048819825	0.111103841	0.025356364	-0.125978893	0.936404854	0.004513537	0.798587855	0.014434123	0.028734119	-0.123249763	0.172287395	-0.077094873	0.322475068	-0.05592419	0.090372173	-0.095575834	0.393970713	-0.048193152	0.453002577	-0.042430943
lh_S_collat_transv_post	0.282698413	0.060714184	0.225235841	-0.068521258	0.343255172	0.053574463	0.736742714	-0.019014912	0.028538567	-0.123400041	0.517992175	0.036556118	0.488585107	0.039162108	0.790037471	-0.015061187	0.295387556	-0.059140093	0.296572988	-0.058995368
rh_S_collat_transv_post	0.242142721	0.066092862	0.298489666	-0.058762179	0.971375907	0.002029827	0.204995012	-0.071605594	0.286604344	-0.060224689	0.493943836	-0.03868118	0.111560898	0.089830663	0.523355154	0.036089245	0.715077273	0.02064789	0.739469817	0.018810505
lh_S_front_inf	0.468936124	0.040950354	0.172128765	-0.077123302	0.694364218	-0.022225251	0.27640365	0.06151275	0.557207467	-0.033196243	0.04546779	-0.112792697	0.657901143	0.025045329	0.734064998	-0.019215859	0.626330664	0.027537865	0.583577759	0.031001491
rh_S_front_inf	0.007707582	0.149881087	0.021963527	-0.129055918	0.201828002	0.072107803	0.786482458	0.015322441	0.57741495	-0.031510143	0.273374809	-0.061901393	0.57618104	0.031612289	0.619865438	-0.028054778	0.89022071	-0.007807745	0.891258198	-0.007733496
lh_S_front_middle	0.116527613	0.088610481	0.190011268	-0.074033843	0.289236631	-0.059897332	0.383358048	-0.049282249	0.141976649	-0.082926007	0.67237735	-0.023918691	0.115573813	-0.0888416	0.147194211	-0.081859148	0.235209377	-0.067073789	0.219110185	-0.069432979
rh_S_front_middle	0.682175819	-0.02316146	0.859062113	0.010044513	0.761826835	-0.017143676	0.686904799	0.022797484	0.763817579	0.016995993	0.102903088	-0.092063781	0.769536364	-0.016572382	0.79147655	-0.014955521	0.935849004	0.004553072	0.87716284	0.008743446
lh_S_front_sup	0.003613385	0.163509484	0.007240118	-0.1510474	0.086012204	-0.096889287	0.327173836	-0.05538453	0.023902533	-0.127251003	0.013878425	-0.138509365	0.38263051	-0.049357577	0.061111915	-0.105638394	0.06267497	-0.105010413	0.067073457	-0.103309868
rh_S_front_sup	0.273310024	0.061909738	0.215752158	-0.069940522	0.370019754	-0.050677474	0.597408394	-0.029868917	0.086597758	-0.096709824	0.550166589	0.033790623	0.382400903	-0.049381369	0.218020688	-0.069597036	0.629429464	-0.027290919	0.654244395	-0.025331477
lh_S_interm_prim-Jensen	0.977135361	-0.001621281	0.717922519	0.020432486	0.064370787	0.104343505	0.617794421	0.028220854	0.469764391	-0.040874157	0.369646731	0.050716935	0.006020736	0.154440617	0.038340105	0.116763638	0.106550192	0.091105677	0.107202224	0.090937124
rh_S_interm_prim-Jensen	0.145330128	0.082368393	0.209673778	-0.070987212	0.15836456	0.079795641	0.785949688	-0.015386257	0.104117683	-0.091888281	0.279244213	0.061248776	0.681816606	0.023226328	0.671801891	-0.024001716	0.992381521	-0.00054101	0.956132263	0.003116691
lh_S_intrapariet_and_P_trans	0.967577729	-0.002299308	0.954635312	-0.003217997	0.53442447	0.035133251	0.219010045	0.069448034	0.809683009	0.013623043	0.581982344	0.031132929	0.004454579	0.159847233	0.094459827	0.094389733	0.008026396	0.149121329	0.006721181	0.152423698
rh_S_intrapariet_and_P_trans	0.693190525	0.022315136	0.591666633	-0.03033763	0.17458152	-0.076685897	0.619909481	0.028051249	0.143385544	-0.082635015	0.023064151	-0.128015271	0.27829179	0.061271936	0.67559365	0.023669669	0.761275905	0.017184567	0.693880868	0.022262261
lh_S_oc_middle_and_Lunatus	0.530444799	-0.035475788	0.796990995	-0.014551096	0.8304141	0.012114861	0.703232548	-0.021547865	0.445918786	-0.043098549	0.974776749	0.001788577	0.241960807	0.066118346	0.269025412	0.062464642	0.338948884	0.054053748	0.330053643	0.055056254
rh_S_oc_middle_and_Lunatus	0.309069086	0.057492594	0.317721782	-0.056475331	0.95641636	-0.003091528	0.946316944	-0.003808889	0.141302467	-0.083066034	0.130189769	-0.085451521	0.462895054	-0.041508366	0.211018624	-0.070665674	0.305908023	-0.057868889	0.326443388	-0.055468092
lh_S_oc_sup_and_transversal	0.009195957	0.146546662	0.002247476	-0.171557204	0.958172368	0.002966853	0.957685388	-0.003001427	0.025249682	-0.126070074	0.580548002	0.03125124	0.848679433	0.010793163	0.182792307	-0.075254037	0.735343118	-0.019119913	0.818735071	-0.012963385
rh_S_oc_sup_and_transversal	0.444996135	0.043185943	0.235120964	-0.067086428	0.707117609	-0.021252086	0.700012431	0.021793465	0.174738427	-0.076658071	0.005123499	-0.157356931	0.999533423	3.31E-05	0.547586106	-0.034009394	0.916160067	0.005955021	0.867417533	0.009443316
lh_S_occipital_ant	0.713305461	-0.020782178	0.857317516	0.010170183	0.351093489	0.052711776	0.794481074	-0.014735079	0.902442333	0.006933896	0.216678905	0.069799889	0.84118187	0.011334944	0.758483711	0.017391947	0.194152122	0.073349214	0.172206103	0.07710944
rh_S_occipital_ant	0.655770197	0.025212001	0.470055125	-0.040847429	0.616117868	0.028355476	0.79392943	-0.014775536	0.258761775	-0.063818949	0.091366986	-0.095283284	0.955518518	-0.00315528	0.914772917	-0.00605392	0.838724342	-0.01151275	0.871312238	-0.009163447
lh_S_oc-temp_lat	0.526156864	0.035846316	0.374321218	-0.050224201	0.827464515	-0.012328895	0.530832744	-0.03544234	0.066542889	0.103510055	0.135958309	0.084194506	0.510495377	0.037212945	0.905130058	-0.00674195	0.518315369	0.036527913	0.496891237	0.038417846
rh_S_oc-temp_lat	0.010448207	0.144094409	0.008446743	-0.148159695	0.923238192	-0.005450649	0.682681404	-0.023122501	0.090052257	-0.095670461	0.38759505	0.048845272	0.548666995	0.033917696	0.444512057	-0.043231837	0.065416805	-0.103939306	0.065080352	-0.104068735
lh_S_oc-temp_med_and_Lingual	0.285919869	0.060310142	0.137785542	-0.083804901	0.969506813	-0.002162433	0.969392787	0.002170523	0.607338749	0.029063051	0.956211208	-0.003106095	0.64255515	0.026250573	0.995927462	0.000288737	0.557169797	0.033199413	0.538060892	0.034821376
rh_S_oc-temp_med_and_Lingual	0.42355219	0.045247102	0.103822137	-0.091819845	0.025443205	0.125904914	0.724987168	0.019898912	0.297852913	-0.058839538	0.395242856	0.048063797	0.000259398	0.204446602	0.102325162	0.092218059	0.201106154	0.072223069	0.181703064	0.075441214
lh_S_orbital_lateral	0.011087772	0.142940961	0.004477696	-0.159755712	0.7744827	-0.016206735	0.263852509	0.063142697	0.340725266	-0.053855571	0.212374053	-0.070456845	0.452260261	-0.042500624	0.105772751	-0.091307715	0.773824404	-0.016255359	0.835813682	-0.011723488
rh_S_orbital_lateral	0.913126721	-0.006171312	0.716490978	-0.020540826	0.15101706	-0.081095605	0.025588254	0.125781832	0.752581742	-0.017831066	0.967910783	-0.002275676	0.486861103	0.039317432	0.757022183	0.01750059	0.247436821	0.065357022	0.222354459	0.068947882
lh_S_orbital_med-olfact	0.04082931	0.115311057	0.035740902	-0.118368205	0.794360506	0.014743921	0.983569626	0.001164964	0.347160843	-0.053143062	0.002386196	-0.170561097	0.522550093	0.036159173	0.910252382	0.006376349	0.965990424	0.002411942	0.951524477	0.00343893
rh_S_orbital_med-olfact	0.446579242	0.043036052	0.321943672	-0.055985542	0.747451989	0.0182136	0.207029606	0.071285914	0.608670995	-0.028955386	0.004245742	-0.160694018	0.708269501	0.021164501	0.851677452	-0.010576801	0.663734998	-0.024590132	0.723547511	-0.020007501
lh_S_orbital-H_Shaped	6.55E-05	0.22296666	2.38E-05	-0.2356605	0.553931183	-0.033472364	0.880037789	0.008537238	0.055134245	-0.108169512	0.487297952	0.039278046	0.018791735	-0.132330409	0.001164084	-0.18216879	0.002312126	-0.171086192	0.002703054	-0.168470283
rh_S_orbital-H_Shaped	2.61E-06	0.261217141	2.14E-05	-0.236968626	0.119383692	-0.087927144	0.328292437	-0.055256798	0.064254181	-0.104388897	0.548614917	-0.033922112	0.011441026	-0.142328872	0.000272809	-0.203736517	0.002757869	-0.168131422	0.002818111	-0.167766003
lh_S_parieto_occipital	0.404071461	0.047172889	0.444827238	-0.043201952	0.150793551	0.08113984	0.786821925	-0.01529748	0.39918128	-0.047664908	0.593200593	0.030212207	0.03988402	0.115853637	0.191424013	0.07379905	0.899115942	0.007171562	0.91466753	0.006061435
rh_S_parieto_occipital	0.383318757	0.049286315	0.523536805	-0.036073475	0.463306516	-0.041470232	0.759092211	-0.017346733	0.387373726	0.048868026	0.658197117	0.025022196	0.524692642	0.035973192	0.766494111	0.016797616	0.183914001	0.075062141	0.16643293	0.078157271
lh_S_pericallosal	0.67041887	0.024070552	0.651943955	-0.025511821	0.820168022	0.012859123	0.929180453	-0.005027551	0.95926973	0.002888948	0.345774846	0.053295798	0.080000014	0.0987913	0.46686296	0.041141402	0.417323946	0.045857027	0.411099724	0.046471917
rh_S_pericallosal	0.470840127	-0.040775305	0.442207302	0.043450732	0.120035551	0.087772972	0.315825561	0.056696696	0.976902388	0.001637805	0.131801933	0.085095964	0.001650467	0.176610575	0.015674191	0.136056764	0.19110736	0.073851566	0.186261012	0.074663395
lh_S_postcentral	0.294840018	0.059207071	0.211188924	-0.070639383	0.904208398	0.006807762	0.601854859	0.029507341	0.326470507	-0.055464988	0.229752006	-0.067860318	0.808809282	0.013686811	0.534838351	-0.035097701	0.801043728	-0.014254344	0.872710623	-0.009063015
rh_S_postcentral	0.021820661	0.129194291	0.010267971	-0.144430745	0.23269983	-0.067433852	0.913873156	-0.00611808	0.094519992	-0.094372584	0.049575881	-0.110736377	0.23388494	-0.067263476	0.032849808	-0.120273814	0.085401766	-0.097077427	0.097003772	-0.093672095
lh_S_precentral-inf-part	0.249840651	0.065026529	0.023283359	-0.127813154	0.967295357	0.002319344	0.371525361	0.050518451	0.117182849	-0.088452565	0.289180681	-0.059904269	0.721438553	-0.020166706	0.19511693	-0.073191234	0.762283723	-0.017109771	0.848280632	-0.010821955
rh_S_precentral-inf-part	0.000821421	0.187566113	0.001634665	-0.176765896	0.956909946	0.003056483	0.489336921	-0.039094466	0.050926733	-0.110091313	0.492855627	-0.038778617	0.986035282	0.000990122	0.186426588	-0.074635404	0.278950514	-0.061188183	0.293984792	-0.059311853
lh_S_precentral-sup-part	5.06E-05	0.226293893	5.35E-05	-0.225572635	0.196959706	-0.072891069	0.626225781	-0.027546232	0.074510858	-0.100631633	0.011661555	-0.141955172	0.059162052	-0.106440617	0.002250204	-0.17153708	0.003853216	-0.162392806	0.004031023	-0.161604794
rh_S_precentral-sup-part	0.007723358	0.149842839	0.007342414	-0.150786543	0.118617445	-0.08810921	0.435544928	0.04408718	0.073476107	-0.100990811	0.796206097	-0.014608614	0.563314595	-0.032683632	0.1656017	-0.078310366	0.445015281	-0.043184129	0.457545844	-0.042005853
lh_S_suborbital	0.260704869	0.063559758	0.340535906	-0.053876665	0.975856961	-0.001711956	0.655328482	-0.025246578	0.186357274	-0.074647119	0.000175599	-0.209863157	0.148882449	-0.081520119	0.106615525	-0.091088752	0.068810647	-0.102663364	0.071289718	-0.101763495
rh_S_suborbital	0.338987892	-0.054049389	0.304182827	0.058075341	0.383365621	0.049281465	0.808459914	0.013712315	0.146052367	0.082090133	0.662707774	0.024670168	0.135255503	0.084345431	0.139298105	0.083485378	0.112413551	0.089618203	0.114302525	0.089151981
lh_S_subparietal	0.192891753	0.073556457	0.051245285	-0.109941279	0.377677245	-0.049872776	0.504764318	0.037718457	0.168934821	-0.077699898	0.124216399	-0.086799361	0.681167254	0.02323921	0.76346138	-0.017022409	0.9559992	-0.003121149	0.992230051	0.000550883
rh_S_subparietal	0.205178381	0.071576689	0.071535019	-0.10167585	0.373586596	-0.050301384	0.648776283	0.025760577	0.605520127	-0.029210192	0.042276849	-0.114500377	0.372726087	-0.050391914	0.177785402	-0.076121365	0.686548866	0.022824846	0.612903835	0.028614001
lh_S_temporal_inf	0.190081354	0.074022165	0.363333501	-0.05138857	0.463878712	-0.041417232	0.421993915	0.045399208	0.146307653	-0.082038372	0.416500264	0.045938087	0.824297372	0.012558913	0.8654872	-0.009582113	0.783765141	0.015522354	0.75268698	0.017823227
rh_S_temporal_inf	0.137599187	0.083844453	0.067310894	-0.103220702	0.117485848	0.088379773	0.641976554	0.026296244	0.348815572	0.052961217	0.136482109	0.084082412	0.97698202	0.001632157	0.199142089	-0.072538222	0.328003452	-0.05528977	0.329946805	-0.055068399
lh_S_temporal_sup	0.132789924	0.084879721	0.059826989	-0.106164626	0.73762521	0.018948739	0.486913508	-0.039312706	0.818233097	-0.012999919	0.188214483	0.074334318	0.078942489	0.099137717	0.80814503	0.013735303	0.756300158	0.017554285	0.758242448	0.017409877
rh_S_temporal_sup	0.457641403	0.041996937	0.402461918	-0.047334436	0.006385723	0.153364886	0.992953206	-0.000499611	0.39103129	-0.048493005	0.729070153	0.01959134	0.002596607	0.169146575	0.065580185	0.103876654	0.278066156	0.061300655	0.259456839	0.06372608
lh_S_temporal_transverse	0.208985458	-0.070980738	0.531792658	0.035359631	0.759276038	-0.017333076	0.634617586	0.026878627	0.493352424	0.03873412	0.131099433	0.085250483	0.342089589	0.053703811	0.463561739	0.041446587	0.58497969	0.030886131	0.58775833	0.030657862
rh_S_temporal_transverse	0.449180243	0.042790437	0.335287643	-0.054464307	0.549166005	-0.033875392	0.735270652	-0.019125352	0.076009707	-0.100118484	0.621825232	0.027897842	0.767938184	0.016690671	0.835333116	-0.011758297	0.742945268	-0.018550359	0.787216218	-0.015268491
p-values not corrected for multiple comparisons
