## Supplementary material for "The impact of FreeSurfer versions on structural neuroimaging analyses of Parkinson’s disease": Table S1: Table_S15.csv

Table S15
Correlation between quality metrics and software variability in surface area across the main sample (FreeSurfer 6 vs 5)
	cjv	cjv	cnr	cnr	fber	fber	qi1	qi1	qi2	qi2	rpve	rpve	snr_gm	snr_gm	snr_total	snr_total	snrd_gm	snrd_gm	snrd_total	snrd_total
	p	r	p	r	p	r	p	r	p	r	p	r	p	r	p	r	p	r	p	r
lh_G_and_S_frontomargin	0.138909945	0.083567121	0.242174751	-0.066088377	0.325983834	-0.055520727	0.571818388	0.031974268	0.213578264	0.070272117	0.109566825	0.090332563	0.966537245	0.002373139	0.673626952	-0.023821886	0.796816355	-0.014563893	0.762230727	-0.017113704
rh_G_and_S_frontomargin	0.001892285	0.174389302	0.004660655	-0.159046037	0.291439875	-0.059624865	0.851070126	-0.010620618	0.165958776	-0.07824453	0.346383623	-0.053228664	0.55346747	-0.033511509	0.136015903	-0.084182164	0.120725088	-0.087610598	0.117777236	-0.088309909
lh_G_and_S_occipital_inf	0.732609112	0.019325215	0.446339397	-0.043058742	0.413835207	0.046201008	0.596198548	0.029967508	0.546752459	0.034080178	0.860763431	0.009922009	0.515276377	0.036793489	0.834551378	0.011814932	0.230068005	0.067814417	0.214334729	0.070156456
rh_G_and_S_occipital_inf	0.238673379	0.066581202	0.35161248	-0.052655087	0.82241953	-0.012695391	0.96817009	-0.002257276	0.960252244	0.002819202	0.530464447	0.035474094	0.888366192	0.007940501	0.466001137	-0.041220959	0.820381256	-0.012843612	0.834345584	-0.011829843
lh_G_and_S_paracentral	0.389827702	0.048616177	0.536659696	-0.034941423	0.409501006	-0.046630739	0.685521899	-0.022903824	0.106261307	-0.091180615	0.846244983	0.010968968	0.451579021	0.042564629	0.948019209	-0.003687938	0.819543303	0.012904572	0.83344542	0.011895074
rh_G_and_S_paracentral	0.069590379	0.102377516	0.035920686	-0.118254087	0.034484637	-0.119179517	0.579749558	-0.031317158	0.177722256	-0.076132418	0.254137494	-0.064441237	0.049139396	-0.110947945	0.019489281	-0.131571196	0.285439757	-0.060370164	0.310713651	-0.057297825
lh_G_and_S_subcentral	0.052967404	0.109143376	0.014441802	-0.137711349	0.008276443	0.148544042	0.293631171	0.059355238	0.172629773	-0.077033581	0.354297993	-0.052362592	0.358887253	0.051865955	0.641174161	-0.026359609	0.644772419	-0.026075711	0.702717201	-0.021587143
rh_G_and_S_subcentral	0.24185276	0.066133488	0.067816123	-0.103031824	0.43389183	-0.04424596	0.073664089	0.100925254	0.21318236	-0.070332767	0.317175598	-0.056539004	0.706806371	0.02127576	0.649049442	-0.025739107	0.973503903	-0.001878867	0.958304397	0.00295748
lh_G_and_S_transv_frontopol	0.042114802	0.114589957	0.094120181	-0.094486708	0.3231856	0.055842259	0.675146999	0.023704224	0.640582561	-0.026406349	0.704641949	-0.021440496	0.610040062	-0.028844854	0.306180665	-0.057836333	0.420629114	-0.045532698	0.417263603	-0.045862962
rh_G_and_S_transv_frontopol	0.207583405	0.071199293	0.310918215	-0.057273646	0.670272323	0.024081922	0.474029676	0.040482934	0.318915903	-0.056336371	0.725882151	0.019831443	0.072024374	0.101501734	0.379660297	0.049666022	0.756393935	-0.01754731	0.744313369	-0.018448061
lh_G_and_S_cingul-Ant	3.22E-06	0.258901148	2.45E-05	-0.235314011	0.171696869	-0.077200803	0.140004961	-0.083336968	0.052912893	-0.109168299	0.290020027	-0.059800294	0.124003131	-0.086848404	0.015390561	-0.136427187	0.070072868	-0.102201946	0.069114058	-0.102551821
rh_G_and_S_cingul-Ant	0.108010007	0.090729426	0.032416403	-0.120571688	0.129933557	-0.08550834	0.261830838	0.063410172	0.055270838	-0.108109193	0.6276936	-0.027429187	0.547091934	0.034051347	0.795754988	-0.014641679	0.533602235	0.035203917	0.474377016	0.04045116
lh_G_and_S_cingul-Mid-Ant	0.896541211	-0.007355609	0.897409621	-0.007293525	0.398165274	0.047767584	0.241902892	-0.066126462	0.329926613	-0.055070695	0.696429369	-0.022067229	0.188949981	0.074211068	0.311809763	0.057168386	0.615571851	0.028399354	0.586676145	0.030746706
rh_G_and_S_cingul-Mid-Ant	0.313045952	0.057022763	0.273506489	-0.061884436	0.803343576	0.014086117	0.501178116	0.038036311	0.841683395	-0.011298671	0.444148278	-0.043266344	0.414182046	0.046166735	0.606465952	0.029133643	0.448975913	0.042809703	0.442018475	0.043468695
lh_G_and_S_cingul-Mid-Post	0.00248893	0.169856847	0.000964588	-0.18509727	0.470075942	-0.040845515	0.464779986	-0.041333825	0.002941412	-0.167039695	0.559654595	-0.032990516	0.427360068	-0.044876773	0.050111082	-0.110479073	0.124308396	-0.086778226	0.135268979	-0.084342531
rh_G_and_S_cingul-Mid-Post	0.000574191	0.192961025	0.000624412	-0.191710636	0.033538385	-0.119807378	0.610400835	0.028815746	0.008821826	-0.147336924	0.021682544	-0.129328811	0.033510803	-0.119825904	0.002223631	-0.171734047	0.024393756	-0.126813893	0.029614465	-0.122583897
lh_G_cingul-Post-dorsal	0.18395098	0.07505583	0.04010149	-0.11572786	0.289696523	0.059840344	0.140553158	0.083222265	0.173374067	-0.076900649	0.747518159	-0.018208661	0.867129176	0.009464046	0.374829121	-0.050170892	0.951698019	0.003426603	0.875674632	0.008850235
rh_G_cingul-Post-dorsal	0.040846473	0.115301304	0.032578549	-0.120459852	0.126484958	0.086281686	0.941751842	0.004133342	0.920247094	-0.005663733	0.735395561	0.019115978	0.1732386	0.076924812	0.72280375	-0.020063629	0.931144005	-0.004887806	0.950972018	-0.003478171
lh_G_cingul-Post-ventral	0.800410355	0.014323629	0.621300038	-0.027984671	0.431382672	-0.044558913	0.511881091	-0.037150609	0.823199725	-0.012658948	0.613906169	0.028579058	0.155339051	-0.080378112	0.155875729	-0.08027417	0.040485646	-0.115691087	0.044061203	-0.113713528
rh_G_cingul-Post-ventral	0.534290633	-0.035144749	0.618890754	0.028132909	0.342660043	0.053640471	0.421937579	0.045404713	0.144388718	-0.082429148	0.630126205	-0.027235466	0.690734268	0.022503428	0.806928274	0.013824154	0.921732515	0.005557903	0.905769182	0.006696318
lh_G_cuneus	0.108819602	0.090522487	0.105929581	-0.091266865	0.353287603	0.052472475	0.710515573	-0.020993864	0.336025309	-0.054381358	0.089592857	0.095806819	0.022611565	0.128437881	0.608300389	0.028985326	0.814349805	-0.013282731	0.817385816	-0.013061597
rh_G_cuneus	0.881711476	-0.008417243	0.79303564	0.014841103	0.372915283	-0.050371998	0.573105267	0.031867358	0.749857351	0.018034126	0.973186457	-0.001901386	0.499167016	0.038215085	0.502738623	0.037897853	0.193036459	0.073532613	0.170976589	0.077330375
lh_G_front_inf-Opercular	0.333779793	0.054634227	0.030926017	-0.121622634	0.418673983	-0.04572437	0.460651499	0.041716629	0.140162854	-0.083303896	0.003742312	-0.162901133	0.509453635	-0.037304611	0.265985061	-0.062862072	0.973261465	-0.001896065	0.943402458	0.004016014
rh_G_front_inf-Opercular	0.146185346	0.082063162	0.085977014	-0.096900104	0.266843259	-0.062749577	0.105167528	0.091465812	0.297641593	-0.058865235	0.881783905	0.008412051	0.831680444	-0.012023022	0.233851876	-0.067268222	0.666137563	-0.02440313	0.721381287	-0.020171031
lh_G_front_inf-Orbital	0.923172884	0.005455301	0.256777286	-0.064085052	0.148699485	0.08155672	0.304231059	0.058069558	0.156743586	-0.079978795	0.788488593	-0.015174973	0.428609452	0.044755683	0.828354398	0.012264303	0.245293741	0.065653557	0.203622771	0.071822502
rh_G_front_inf-Orbital	0.158750912	0.079594615	0.054499042	-0.108451655	0.914184276	-0.006095894	0.255182524	0.064299927	0.333013741	-0.054720742	0.221782964	-0.069032967	0.206949524	0.071298454	0.638939368	0.026536265	0.630497743	0.027205907	0.606286061	0.029148198
lh_G_front_inf-Triangul	0.342699783	0.053636061	0.031326532	-0.121336034	0.713406692	0.020774502	0.358420371	0.051916297	0.231716278	-0.067575717	0.114546297	-0.089092256	0.690318749	-0.022535305	0.272087568	-0.062067451	0.736385925	-0.019041673	0.811263722	-0.01350772
rh_G_front_inf-Triangul	0.442010117	0.04346949	0.093216207	-0.094746176	0.901691418	0.006987537	0.156727224	0.079981942	0.393574775	-0.048233463	0.481811134	-0.039774119	0.652755602	-0.025448162	0.314844059	-0.056811618	0.885619703	0.008137189	0.806141362	0.013881635
lh_G_front_middle	2.23E-05	0.236475951	6.07E-05	-0.223965972	0.088745076	-0.096059931	0.472289116	-0.040642349	0.008175989	-0.148774069	0.410485556	-0.046532887	0.030727214	-0.121766071	0.002479232	-0.169922183	0.054341923	-0.108521865	0.057465512	-0.107156584
rh_G_front_middle	0.002083179	0.172812224	0.003909181	-0.162141295	0.975808579	0.001715388	0.495041136	-0.038583045	0.02833669	-0.123556109	0.123830614	-0.086888124	0.48697494	-0.039307166	0.093133568	-0.094769996	0.191271205	-0.073824385	0.215233836	-0.070019366
lh_G_front_sup	0.049232279	0.110902792	0.049068208	-0.110982599	0.005045947	-0.157630108	0.604872705	0.029262621	0.048915515	-0.111057071	0.998345013	-0.000117336	0.843951313	0.011134703	0.54361096	-0.0343474	0.279670498	-0.061096793	0.304525308	-0.058034295
rh_G_front_sup	0.024700946	0.126544386	0.087760311	-0.096356388	0.432884346	-0.0443429	0.189833368	0.0740635	0.76506837	-0.016903262	0.474727798	-0.040419084	0.344564684	0.053429475	0.931826591	-0.004839233	0.876227452	0.008810563	0.883574339	0.008283729
lh_G_Ins_lg_and_S_cent_ins	0.674084929	0.023786425	0.392930363	-0.048299124	0.064063577	-0.10446324	0.606681283	0.029116223	0.809715359	0.013620683	0.067625214	-0.103103059	0.20730107	-0.071243433	0.092330677	-0.095002306	0.0590543	-0.106485582	0.055406917	-0.108049224
rh_G_Ins_lg_and_S_cent_ins	0.037700137	0.117149952	0.056746701	-0.107465218	0.198398473	-0.072658132	0.901499259	0.007001264	0.476931858	-0.040217838	0.289033134	-0.059922568	0.007339859	-0.150793019	0.008091235	-0.148970112	0.025652033	-0.125727902	0.027221419	-0.124435902
lh_G_insular_short	3.15E-05	0.23223926	1.45E-06	-0.267594206	0.566479017	0.032419072	0.783333756	0.015554108	0.001467432	-0.178499833	0.038937815	-0.116407729	0.067199463	-0.103262516	0.000189298	-0.208830974	0.005351005	-0.156576462	0.007319156	-0.150845566
rh_G_insular_short	0.671047997	0.02402175	0.477335982	-0.040180994	0.858897302	-0.010056383	0.220152714	-0.06927654	0.374503239	-0.050205091	0.980097581	-0.00141119	0.512237957	0.037059826	0.99441435	0.000396015	0.237018587	0.066815885	0.220220832	0.069266337
lh_G_occipital_middle	0.403743716	0.047205753	0.411682966	-0.046414066	0.230441552	0.067760215	0.581871897	0.031142034	0.549628463	-0.033836203	0.048578848	0.111221961	0.389015345	0.048699442	0.495557944	0.038536866	0.082544418	0.097972744	0.075098004	0.100429626
rh_G_occipital_middle	0.116996946	-0.088497298	0.10889778	0.090502568	0.067201046	0.103261922	0.748587932	-0.01812882	0.863107564	-0.009753294	0.040595213	0.115444429	0.09680436	0.093727804	0.058529948	0.106705367	0.018457481	0.132702943	0.016043095	0.135583654
lh_G_occipital_sup	0.22890312	-0.067983845	0.236813631	0.066845032	0.45105775	0.042613641	0.611952241	0.028690658	0.222150879	0.068978173	0.017965274	0.133262361	0.069329774	0.102472761	0.080655157	0.098578547	0.082181674	0.098088185	0.085321785	0.097102157
rh_G_occipital_sup	0.782906866	-0.015585537	0.843566557	-0.011162514	0.869449493	0.009297274	0.483348583	0.039634809	0.777435148	0.015988804	0.639182536	-0.02651703	0.469468109	-0.040901405	0.594071146	-0.030141093	0.338456748	0.054108769	0.294906993	0.059198874
lh_G_oc-temp_lat-fusifor	0.531369149	0.035396113	0.214189867	-0.070178582	0.447771816	-0.042923336	0.331398704	0.054903559	0.214574914	0.070119794	0.34376664	-0.053517792	0.605740883	-0.029192321	0.475540037	-0.040344862	0.434229615	0.044213488	0.406262864	0.046953556
rh_G_oc-temp_lat-fusifor	0.215646772	0.069956542	0.026191843	-0.125276017	0.596384741	-0.029952329	0.925016263	0.005324017	0.167040235	-0.078045779	0.175554081	-0.076513722	0.542842657	-0.034412869	0.152851759	-0.080734357	0.223068288	-0.068841826	0.249761577	-0.065037365
lh_G_oc-temp_med-Lingual	0.42976869	0.044643513	0.075643235	-0.100243186	0.934605068	0.004641555	0.142347136	0.082849274	0.433581304	-0.044275825	0.129587384	-0.085585248	0.764517619	0.016944088	0.656946994	-0.025119931	0.590294394	0.030449955	0.524686075	0.035973762
rh_G_oc-temp_med-Lingual	0.028839538	0.123169114	0.002670115	-0.168676932	0.871120436	0.009177224	0.501152514	0.038038584	0.027427011	-0.124271421	0.09329081	-0.094724687	0.588368989	-0.030607763	0.103260566	-0.091968694	0.628548407	-0.027361078	0.699837743	-0.0218068
lh_G_oc-temp_med-Parahip	0.887061826	-0.0080339	0.61974166	-0.028064697	0.029841329	0.122415052	0.269127411	0.062451362	0.650264117	-0.025643677	0.719493873	0.020313651	0.004765534	0.158650466	0.138295886	0.083696793	0.192897929	0.073555439	0.163911251	0.078623496
rh_G_oc-temp_med-Parahip	0.028646591	0.123316918	0.029703742	-0.12251732	0.550442372	-0.033767272	0.619852222	-0.028055837	0.033054985	-0.120133964	0.223184957	-0.068824515	0.712837851	-0.020817638	0.304503573	-0.058036899	0.180735385	-0.075608198	0.198869027	-0.072582216
lh_G_orbital	0.000808213	0.187813516	0.002316217	-0.171056797	0.505772445	-0.037629317	0.629851317	-0.027257341	0.243118193	-0.06595644	0.778547033	0.015906793	0.936316106	0.004519849	0.172793236	-0.07700435	0.165273628	-0.078370949	0.16581176	-0.078271623
rh_G_orbital	4.40E-07	0.279974019	2.42E-06	-0.262021793	0.090075609	-0.095663545	0.6482608	-0.025801105	0.02257358	-0.128473682	0.022496807	-0.1285462	0.056140276	-0.107728124	0.000697471	-0.190048608	0.006077175	-0.154270518	0.006966469	-0.151761742
lh_G_pariet_inf-Angular	0.008424672	0.148209116	0.011007466	-0.143082511	0.285026918	-0.060421829	0.913492455	0.006145229	0.044776543	-0.113153884	0.689962374	-0.022562651	0.989286674	0.000759577	0.382081519	-0.049414477	0.208641604	-0.07103424	0.216558422	-0.069818148
rh_G_pariet_inf-Angular	0.823410821	0.012623337	0.894152224	-0.007526449	0.491065029	0.038939195	0.551180983	0.033704762	0.762304223	-0.01710825	0.676121835	-0.023628818	0.412080001	0.046374713	0.686426777	0.022834233	0.587226715	0.030701497	0.550550011	0.03375816
lh_G_pariet_inf-Supramar	0.80018996	-0.014316827	0.992826335	-0.000508606	0.589211473	0.030538683	0.598684635	0.029765012	0.792586652	0.014874047	0.869278675	-0.009309548	0.844862926	0.011068821	0.735956523	0.019073886	0.736607739	0.019025035	0.710798934	0.020972351
rh_G_pariet_inf-Supramar	0.385047357	0.049107674	0.447938547	-0.042907591	0.225487155	-0.068484232	0.136778874	0.08401905	0.238489193	-0.066607267	0.797634026	0.014503985	0.797401323	-0.014521033	0.64848028	-0.025783847	0.540547234	-0.034608743	0.550069079	-0.033798881
lh_G_parietal_sup	0.255060662	0.064316385	0.244115065	-0.06581742	0.817121678	-0.013080828	0.326654636	0.055443914	0.552441338	-0.033598189	0.423526121	-0.045249644	0.803110041	0.014103194	0.695694613	-0.022123431	0.837111942	-0.011629471	0.873712769	-0.008991059
rh_G_parietal_sup	0.791459572	0.014956768	0.372286249	-0.050438236	0.593203989	-0.03021193	0.537011823	0.03491124	0.893674212	-0.00756064	0.048559853	-0.111231293	0.467979801	-0.041038424	0.270306802	-0.06229806	0.952129186	0.003395979	0.86556019	0.009576863
lh_G_postcentral	0.518210146	-0.036537095	0.828146935	-0.01227936	0.875042034	-0.008895637	0.367200361	0.050976342	0.971406011	-0.002027692	0.014534495	-0.137582679	0.983056004	-0.001201387	0.998090965	-0.000135347	0.71150646	0.020918646	0.6410103	0.026372553
rh_G_postcentral	0.032536642	0.120488711	0.005683453	-0.155487998	0.080834394	-0.098520584	0.682757967	-0.023116602	0.396824681	-0.047903302	0.020249483	-0.130770233	0.37321252	-0.050340723	0.087735172	-0.096363991	0.19944656	-0.072489219	0.214752477	-0.070092709
lh_G_precentral	0.93212694	0.004817862	0.324077651	-0.055739562	0.742035627	-0.01861841	0.232410475	0.067475544	0.549981863	-0.033806267	0.278943197	-0.061189112	0.827733352	0.01230938	0.717161119	-0.0204901	0.510141227	0.037244097	0.46411471	0.041395384
rh_G_precentral	0.004590452	0.159315325	0.014426391	-0.137732813	0.36047768	-0.051694772	0.529097379	-0.035592057	0.218201161	-0.06956982	0.253473154	-0.064531279	0.403710985	-0.047209036	0.213171303	-0.070334462	0.740197133	-0.018756031	0.754303723	-0.017702838
lh_G_precuneus	0.050472383	0.110306666	0.020205732	-0.130815615	0.555949249	-0.03330219	0.969567891	0.0021581	0.260622948	-0.063570659	0.129570808	-0.085588934	0.44727745	-0.042970041	0.108441449	-0.090618995	0.269790234	-0.06236515	0.306101464	-0.057845789
rh_G_precuneus	0.248898383	0.065155813	0.077248292	-0.099700604	0.33966567	-0.053973702	0.182991083	0.075219968	0.536859808	-0.034924269	0.280234366	-0.061025331	0.299488905	-0.058641004	0.110822268	-0.090015745	0.586593967	0.030753455	0.495731291	0.038521382
lh_G_rectus	0.052242958	0.10947636	0.057440043	-0.107167465	0.011489214	-0.142246674	0.908282773	-0.006516896	0.112642291	-0.089561421	0.349987005	0.052832812	0.126907562	-0.086186047	0.120074464	-0.08776379	0.388181539	-0.048785015	0.414969818	-0.046088952
rh_G_rectus	0.16345572	0.07870829	0.210793716	-0.070700418	0.456996845	0.042057094	0.244993899	-0.065695189	0.043973386	-0.113579472	0.865776194	-0.00956133	0.819374332	-0.012916867	0.425219211	-0.045084741	0.60959223	-0.028880998	0.623185655	-0.027789028
lh_G_subcallosal	0.202369544	-0.072021525	0.147120518	0.081874015	0.686487109	-0.022829594	0.314080166	0.056901222	0.096064977	0.093935161	0.002370819	0.170668869	0.026586833	0.124950411	0.093856749	0.094562114	0.209466318	0.070906024	0.224375773	0.068648193
rh_G_subcallosal	0.469080407	-0.040937075	0.38801559	0.048802059	0.552310581	-0.03360924	0.34276759	-0.053628538	0.754699205	0.017673401	0.987002669	0.000921527	0.349360438	0.052901458	0.390765392	0.048520197	0.501896969	0.037972502	0.516036355	0.036727
lh_G_temp_sup-G_T_transv	0.491675516	0.038884412	0.080305525	-0.098691913	0.47135687	0.040727864	0.980792033	0.001361939	0.584666527	-0.030911889	0.441858196	0.043483945	0.432415375	0.044388069	0.79366706	-0.014794781	0.677368332	-0.02353246	0.67353201	-0.023829238
rh_G_temp_sup-G_T_transv	0.543875935	0.034324831	0.585456504	-0.030846924	0.957930894	0.002983997	0.527016218	0.035771935	0.531519457	-0.035383163	0.65219175	0.025492383	0.957398123	-0.003021822	0.406558792	-0.046923991	0.580708874	-0.031237964	0.582571745	-0.031084352
lh_G_temp_sup-Lateral	0.240556709	0.066315494	0.2066123	-0.071351296	0.456550262	0.042098801	0.810565015	-0.013558689	0.100260374	-0.092774958	0.571822164	0.031973954	0.097073822	0.093652548	0.58930047	0.030531389	0.630612461	0.027196781	0.588527655	0.03059475
rh_G_temp_sup-Lateral	0.033508022	0.119827772	0.011195745	-0.142752067	0.372183654	0.050449046	0.635278859	-0.026826179	0.057451281	-0.107162663	0.421926453	-0.045405801	0.039943245	0.115819327	0.995752226	0.000301161	0.330458274	-0.055010277	0.351909255	-0.052622695
lh_G_temp_sup-Plan_polar	0.10135472	0.092478679	0.148309567	-0.081634835	0.261024056	-0.063517309	0.577433017	0.031508648	0.926281158	-0.005233949	0.382914659	0.049328146	0.629552803	-0.0272811	0.431334181	-0.044492311	0.131208377	-0.085226478	0.121517962	-0.087424781
rh_G_temp_sup-Plan_polar	0.00378568	0.162700755	0.002624635	-0.168966096	0.857619188	-0.010148449	0.960972358	-0.002768085	0.045003854	-0.113034597	0.649098518	-0.02573525	0.039721793	-0.115947842	0.008049763	-0.149066708	0.01505813	-0.136869036	0.017274857	-0.134070009
lh_G_temp_sup-Plan_tempo	0.24949639	0.065073724	0.09907602	-0.093098511	0.972868724	-0.001923925	0.515234706	0.036797137	0.789735439	0.01508337	0.032701582	0.120375309	0.995444485	0.000322979	0.404160638	-0.047163949	0.475069804	-0.040387823	0.476721642	-0.04023701
rh_G_temp_sup-Plan_tempo	0.162653725	0.078858008	0.06388577	-0.104532756	0.788270643	0.015190989	0.242767757	0.066005405	0.012130205	-0.14118129	0.555241753	0.033361816	0.619404185	0.028091745	0.445331016	-0.043154211	0.442185618	-0.043452795	0.498279659	-0.038294086
lh_G_temporal_inf	0.019300473	0.131774333	0.020322885	-0.130694285	0.915240798	0.00602056	0.453998596	0.042337547	0.344095685	-0.053481362	0.531361171	0.0353968	0.416457373	0.045942311	0.855963279	-0.010267768	0.857742116	0.010139593	0.837224955	0.011621289
rh_G_temporal_inf	0.000969542	0.185018034	0.00037626	-0.199150087	0.740139576	0.018760341	0.61524665	-0.028425495	0.022042362	-0.128979896	0.390920263	-0.048504358	0.198435327	0.072652181	0.465345388	-0.041281547	0.208966328	-0.070983713	0.230957002	-0.067685525
lh_G_temporal_middle	0.020301639	0.130716243	0.017654853	-0.133622079	0.779178955	-0.015860198	0.572134814	-0.03194797	0.028510366	-0.123421786	0.193475584	-0.073460335	0.333812839	0.054630498	0.967912888	0.002275526	0.972575219	0.001944746	0.929992338	0.004969766
rh_G_temporal_middle	0.021343457	0.129662246	0.003206726	-0.165566221	0.258173375	0.063897701	0.671765766	0.023966095	0.202048217	-0.072072698	0.979422368	0.001459076	0.042336398	0.114467531	0.898906115	0.007186558	0.503692177	0.037813358	0.439834169	0.043676802
lh_Lat_Fis-ant-Horizont	0.255018171	0.064322125	0.035716577	-0.118383683	0.043969967	0.113581297	0.737424741	-0.018963768	0.824549042	0.012540627	0.23187373	-0.067552978	0.821292124	-0.012777364	0.433897537	-0.044245412	0.296056097	0.059058426	0.252972	0.064599311
rh_Lat_Fis-ant-Horizont	0.127382568	0.086078842	0.009961899	-0.145014078	0.979328007	0.001465768	0.61652646	0.028322653	0.09969108	-0.092930102	0.112852466	-0.089509328	0.566931589	-0.032381292	0.103267404	-0.091966878	0.655135846	-0.02526166	0.737329775	-0.018970889
lh_Lat_Fis-ant-Vertical	0.006937512	0.151838793	0.007575632	-0.15020376	0.181893754	-0.075408386	0.217811559	-0.069628593	0.290600809	-0.059728466	0.001786071	-0.175330936	0.123841375	-0.086885645	0.03472611	-0.119021642	0.091939329	-0.095116125	0.093514733	-0.094660268
rh_Lat_Fis-ant-Vertical	0.622031299	0.027881353	0.488838036	-0.039139345	0.191314505	-0.073817204	0.740739481	0.018715422	0.766887194	0.016768499	0.571561677	0.031995609	0.301904366	-0.05834919	0.202740867	-0.071962463	0.192859885	-0.07356171	0.199838632	-0.072426197
lh_Lat_Fis-post	0.861892578	-0.00984073	0.970868725	0.002065809	0.913974963	0.00611082	0.227940367	0.068124334	0.796674502	0.014574287	0.331133166	-0.054933672	0.039887658	0.115851529	0.25764735	0.06396821	0.06438805	0.104336791	0.061800484	0.10536014
rh_Lat_Fis-post	0.04312565	0.114035826	0.034094402	-0.119436649	0.550076689	-0.033798236	0.968411375	0.002240156	0.543359835	-0.034368794	0.117439485	-0.088390902	0.181955437	-0.075397773	0.05020721	-0.110433101	0.420285469	-0.04556635	0.453082595	-0.042423435
lh_Pole_occipital	0.996363211	0.000257842	0.563223356	-0.03269127	0.693082436	0.022323417	0.681046899	-0.023248491	0.955684086	0.003143524	0.967833509	-0.002281159	0.200462423	-0.072326114	0.340537078	-0.053876535	0.567802282	-0.03230865	0.60986105	-0.028859301
rh_Pole_occipital	0.284547083	0.060481943	0.085896151	-0.096924973	0.107639644	-0.090824502	0.644707933	-0.026080793	0.02818896	-0.123670922	0.656009145	0.025193301	0.988334894	0.000827063	0.544811874	-0.034245158	0.437188023	-0.043929703	0.477834626	-0.040135555
lh_Pole_temporal	0.045991727	0.112521988	0.090553947	-0.095522187	0.00780711	-0.149640942	0.146413978	0.082016834	0.641207516	-0.026356975	0.053256089	-0.10901174	0.032284983	-0.120662683	0.062773823	-0.104971133	0.095240837	-0.094167791	0.097925474	-0.093415784
rh_Pole_temporal	0.001081351	0.183322456	0.002214063	-0.171805492	0.515227021	-0.036797809	0.801910541	0.014190925	0.011540036	-0.142160314	0.906574743	-0.006638809	0.802878454	0.01412013	0.356691654	-0.052103057	0.121284499	-0.087479397	0.120670001	-0.087623544
lh_S_calcarine	0.148457527	0.081605175	0.171559544	-0.077225475	0.671394275	-0.023994897	0.975794256	-0.001716404	0.231710303	-0.06757658	0.186140999	-0.074683694	0.605383375	-0.029221264	0.189300736	-0.074152414	0.144675139	-0.08237057	0.151152911	-0.081068743
rh_S_calcarine	0.146766505	0.081945509	0.130985673	-0.085275565	0.653020311	-0.025427407	0.906066464	0.006675095	0.430170599	-0.044604665	0.586139333	-0.030790804	0.993176851	-0.000483754	0.47979882	-0.039956821	0.813643319	0.013334219	0.753320962	0.017776009
lh_S_central	0.001542024	0.177705175	0.000640409	-0.19133188	0.408874467	-0.046693081	0.670863494	0.02403606	0.376100365	-0.050037658	0.020015427	-0.131014015	0.076365061	-0.099998031	0.007869353	-0.149492144	0.179632906	-0.07579925	0.210280793	-0.070779756
rh_S_central	0.009143206	0.146656337	0.017715457	-0.133551419	0.377051309	-0.049938175	0.635935899	-0.02677409	0.266112181	-0.062845394	0.253208784	-0.064567156	0.201150434	-0.072215989	0.056519541	-0.107563426	0.505096482	-0.037689076	0.534579134	-0.035119965
lh_S_cingul-Marginalis	0.473405469	0.040540067	0.243459566	-0.065908788	0.120153929	-0.087745045	0.538756528	0.034761836	0.120654996	-0.087627071	0.321685833	-0.056015334	0.976504813	-0.001666004	0.406676192	-0.046912265	0.359626996	-0.051786275	0.383875418	-0.049228734
rh_S_cingul-Marginalis	0.283479987	0.060615874	0.103367692	-0.09194025	0.048780988	-0.111122844	0.946869019	0.003769661	0.303589779	-0.058146488	0.323515792	-0.055804224	0.118852953	-0.088053154	0.055201084	-0.108139981	0.558070422	-0.033123646	0.593337955	-0.030200983
lh_S_circular_insula_ant	0.184631048	0.074939923	0.028920831	-0.123107094	0.123396955	0.086988159	0.794641075	0.014723346	0.334545752	-0.05454785	0.655229911	-0.025254295	0.549035124	0.033886486	0.624680095	-0.027669613	0.362685739	0.051457891	0.31982443	0.056230873
rh_S_circular_insula_ant	0.009015942	0.146923262	0.005472075	-0.156173212	0.275499994	-0.061628398	0.445106035	-0.043175528	0.252292861	-0.064691655	0.549575834	-0.033840662	0.598285688	-0.029797482	0.093190585	-0.09475356	0.183550167	-0.07512429	0.193059869	-0.073528756
lh_S_circular_insula_inf	0.010343174	0.144289779	0.003596847	-0.163588937	0.430492965	0.04457352	0.621595865	0.027916198	0.064210444	-0.10440594	0.83455707	0.011814519	0.87503759	0.008895956	0.178200103	-0.076048846	0.344159715	-0.053474276	0.388258674	-0.048777094
rh_S_circular_insula_inf	0.013547711	0.138991174	0.002718861	-0.16837193	0.030195119	0.122153922	0.638589816	0.026563919	0.058065746	-0.106901302	0.948354599	0.00366411	0.101469364	0.092447788	0.955247499	-0.003174525	0.855649332	0.010290395	0.813729937	0.013327906
lh_S_circular_insula_sup	0.013784677	0.13864491	0.000479965	-0.195608546	0.178237174	0.07604237	0.589736695	0.03049564	0.013186196	-0.139529835	0.130641167	-0.085351626	0.356768899	0.052094699	0.331112352	-0.054936033	0.326314948	-0.055482798	0.369040141	-0.050781157
rh_S_circular_insula_sup	0.086269166	0.096810412	0.014745918	-0.137291865	0.327832546	-0.055309278	0.891657325	0.007704935	0.156887077	-0.079951209	0.038569591	-0.116626438	0.1355349	-0.084285359	0.039320854	-0.116182068	0.766672199	-0.016784424	0.847436495	-0.010882909
lh_S_collat_transv_ant	0.179510761	0.075820471	0.08914982	-0.09593885	0.577918191	-0.031468513	0.523085435	-0.036112667	0.266953729	-0.062735114	0.698634379	0.021898695	0.811995448	0.013454355	0.522199168	-0.036189671	0.497458823	-0.038367231	0.517600649	-0.036590299
rh_S_collat_transv_ant	0.019389047	0.131678823	0.036160296	-0.118102744	0.944847988	-0.003913277	0.792192182	-0.014902995	0.076901563	-0.099817034	0.709194263	-0.021094223	0.60091862	0.029583374	0.615147066	-0.028433501	0.718771263	-0.020368288	0.756455914	-0.017542701
lh_S_collat_transv_post	0.964214472	0.002537973	0.66912869	-0.024170687	0.2366169	0.066873025	0.567159026	0.032362312	0.16090087	-0.079187175	0.693059207	0.022325197	0.194841867	0.073236215	0.691034499	0.022480399	0.730763799	-0.019463927	0.732398777	-0.01934102
rh_S_collat_transv_post	0.248288956	0.06523961	0.285191442	-0.060401234	0.717034063	-0.020499716	0.120328273	-0.087703953	0.157102975	-0.07990974	0.442209112	-0.04345056	0.980639293	-0.001372772	0.649945569	-0.025668696	0.594579854	-0.03009956	0.577061125	-0.031539423
lh_S_front_inf	0.121927428	0.087329188	0.008509682	-0.148019392	0.600748112	-0.029597227	0.263316004	0.063213541	0.093302244	-0.094721394	0.071490875	-0.101691604	0.258430719	-0.063863243	0.055504638	-0.108006234	0.4829755	-0.039668593	0.557357137	-0.033183648
rh_S_front_inf	0.021318319	0.129687146	0.020705284	-0.130302431	0.617667363	0.028231051	0.341788057	0.053737319	0.466388922	-0.041185151	0.357278825	-0.052039559	0.818965522	-0.012946614	0.257052915	-0.064048008	0.734922008	0.019151519	0.699912798	0.02180107
lh_S_front_middle	0.031616024	0.121130822	0.06110731	-0.105640263	0.152598002	-0.080784125	0.438282642	-0.043824981	0.079518195	-0.098948669	0.88743828	-0.008006942	0.018867308	-0.132246982	0.03066518	-0.121810992	0.184475013	-0.074966488	0.179278288	-0.075860888
rh_S_front_middle	0.179649467	0.075796374	0.134565211	-0.084494256	0.588047438	-0.030634141	0.383804886	0.049236027	0.178883411	-0.075929629	0.186527204	-0.074618404	0.62663603	0.027513506	0.838399859	-0.011536235	0.765338047	0.016883275	0.705707043	0.021359408
lh_S_front_sup	0.000157206	0.211374505	0.00041606	-0.197694658	0.015957622	-0.135692418	0.509257517	-0.037321879	0.012925178	-0.139926892	0.020889708	-0.130115687	0.112512228	-0.089593696	0.00736352	-0.150733127	0.006256418	-0.153739535	0.006453953	-0.153169926
rh_S_front_sup	0.001629098	0.176820947	0.001722638	-0.175918035	0.0910082	-0.095388499	0.269771844	-0.06236754	0.017882612	-0.133357617	0.818009217	-0.013016215	0.014653866	-0.137418031	0.002671205	-0.168670051	0.045029636	-0.113021099	0.051114832	-0.110002627
lh_S_interm_prim-Jensen	0.635367898	0.026819119	0.77819819	-0.015932519	0.184341974	0.074989152	0.779486535	-0.015837522	0.405861966	-0.046993628	0.717083293	0.02049599	0.174832566	0.076641385	0.346383289	0.053228701	0.276878806	0.061452044	0.268943214	0.062475347
rh_S_interm_prim-Jensen	0.065188075	0.10419317	0.085482657	-0.097207354	0.446992146	0.043065904	0.428436425	-0.044844177	0.129263665	-0.085794185	0.449416782	0.042836671	0.893472979	0.007587183	0.318374083	-0.056489692	0.569973242	-0.032179258	0.604133935	-0.029369487
lh_S_intrapariet_and_P_trans	0.963295433	0.002603198	0.670065211	-0.024097993	0.835534923	0.011743679	0.821538561	0.012759443	0.905789823	0.006694845	0.790424668	-0.015032751	0.444525792	0.043230534	0.966368904	0.002385084	0.441555067	0.043512797	0.414125394	0.046172332
rh_S_intrapariet_and_P_trans	0.740983386	0.018697162	0.526663113	-0.03580249	0.065476329	-0.103916465	0.754834114	0.01766336	0.286243546	-0.060269715	0.004050666	-0.161519678	0.683127491	-0.023088136	0.506783507	-0.037540012	0.568456164	-0.032254131	0.623507519	-0.027763299
lh_S_oc_middle_and_Lunatus	0.788202601	-0.015195989	0.402982624	-0.047282132	0.680076378	0.023323354	0.787840164	0.015222627	0.284148222	-0.060531964	0.898190627	-0.007237697	0.431045823	0.044520138	0.709120927	0.021099795	0.427413125	0.044871626	0.391694211	0.048425261
rh_S_oc_middle_and_Lunatus	0.047679248	0.111667292	0.045785184	-0.112628395	0.834084234	0.01184878	0.891254506	-0.00773376	0.241890852	-0.066128149	0.204166393	-0.071736446	0.443008157	-0.043374597	0.129020326	-0.085711571	0.475474569	-0.040350841	0.520443192	-0.036342439
lh_S_oc_sup_and_transversal	0.019045255	0.132051683	0.002550359	-0.169448293	0.929630824	0.004995496	0.845468174	-0.011025088	0.027488263	-0.124222622	0.511699806	0.037107084	0.402878923	-0.047292545	0.032845348	-0.120276862	0.390839827	-0.048512584	0.460301809	-0.041749141
rh_S_oc_sup_and_transversal	0.337922487	0.054168557	0.190827416	-0.073898047	0.229635588	-0.067877239	0.688592247	0.022667833	0.189724952	-0.074081583	0.002176951	-0.172085312	0.962112504	0.002687157	0.715064862	-0.02064883	0.783427081	-0.015547238	0.8168548	-0.01310026
lh_S_occipital_ant	0.290598269	-0.05972878	0.338511241	0.054102674	0.356944566	0.052075698	0.393606452	0.048230237	0.44511488	0.04317469	0.473975726	0.04048787	0.304303249	0.058060905	0.209420831	0.070913086	0.012223811	0.141029887	0.009759667	0.145408283
rh_S_occipital_ant	0.742503942	0.018583372	0.468629258	-0.040978603	0.88744611	-0.008006381	0.634304655	0.026903454	0.228856377	-0.067990656	0.058496044	-0.106719634	0.434663239	-0.044171823	0.395433014	-0.048044483	0.484249591	-0.039553279	0.518880584	-0.036478607
lh_S_oc-temp_lat	0.307340178	0.057698089	0.247876841	-0.065296359	0.349946733	0.052837222	0.573708183	-0.031817309	0.259368332	0.063737897	0.184254004	0.075004145	0.570315184	0.032099294	0.78293887	-0.01558318	0.970125086	-0.002118568	0.997375759	-0.000186054
rh_S_oc-temp_lat	0.005467013	0.15618991	0.004678895	-0.158976668	0.586662935	0.030747791	0.541028037	-0.034567681	0.07701743	-0.099778079	0.930430478	-0.004938584	0.601595815	0.029528373	0.328524829	-0.055230296	0.243161213	-0.065950432	0.257370553	-0.064005352
lh_S_oc-temp_med_and_Lingual	0.535545402	0.035037002	0.233886009	-0.067263323	0.840961809	0.011350861	0.495598452	0.038533247	0.631073185	0.027160139	0.742424161	-0.01858934	0.425824863	-0.045025845	0.388280361	-0.048774867	0.841414283	0.011318134	0.797105883	0.014542678
rh_S_oc-temp_med_and_Lingual	0.395095761	0.048078741	0.050013784	-0.110525679	0.251404522	0.064812704	0.450743333	0.04264322	0.438969912	-0.043759306	0.781712431	-0.015673499	0.01988961	0.131146085	0.436416296	0.044003624	0.251304221	0.06482639	0.219273286	0.06940847
lh_S_orbital_lateral	0.03191968	0.120917286	0.00300804	-0.166658656	0.713240946	-0.02078707	0.416089607	0.045978536	0.186043849	-0.074700134	0.098736801	-0.093191748	0.123686215	-0.086921403	0.028755544	-0.123233352	0.413708376	-0.046213546	0.475297145	-0.04036705
rh_S_orbital_lateral	0.587077966	0.030713709	0.347572216	-0.053097803	0.048363375	-0.111327995	0.039346015	0.11616731	0.849147602	-0.010759366	0.515289276	-0.03679236	0.937268875	0.004452088	0.773260022	-0.016297056	0.315321735	0.056755658	0.28813409	0.060034202
lh_S_orbital_med-olfact	0.001547269	0.177650631	0.002149637	-0.172294054	0.839478427	0.011458179	0.869939722	0.009262049	0.291757511	-0.059585697	0.020366567	-0.1306492	0.588214714	0.030620418	0.648530717	-0.025779882	0.820564811	-0.01283026	0.823564657	-0.012612156
rh_S_orbital_med-olfact	0.071140885	0.101816793	0.145830979	-0.082135076	0.435147141	0.044125356	0.251124869	0.064850873	0.259900656	-0.063666871	0.047086848	-0.111964404	0.941344825	-0.004162276	0.395825281	-0.048004658	0.422007584	-0.045397872	0.453443514	-0.042389582
lh_S_orbital-H_Shaped	2.42E-05	0.235449818	7.89E-06	-0.248774168	0.372205945	-0.050446697	0.951991286	-0.003405774	0.09407441	-0.094499797	0.784163728	-0.015493018	0.045938034	-0.112549611	0.001803541	-0.175172596	0.006034019	-0.154400453	0.007049777	-0.151541656
rh_S_orbital-H_Shaped	1.95E-07	0.288134156	7.12E-07	-0.275048309	0.130278642	-0.085431832	0.326473991	-0.055464589	0.044379569	-0.11336343	0.209903002	-0.070838281	0.005535268	-0.155965906	5.58E-05	-0.225024313	0.001626626	-0.176845441	0.001772191	-0.175457754
lh_S_parieto_occipital	0.889417939	0.007865207	0.814679656	-0.013258696	0.310237936	0.057354095	0.627014447	-0.027483328	0.65728803	-0.025093261	0.931304524	0.004876383	0.363695221	0.051349893	0.595752055	0.030003917	0.658059338	-0.025032964	0.658887862	-0.024968226
rh_S_parieto_occipital	0.578068555	0.031456078	0.598826684	-0.029753454	0.419796973	-0.045614213	0.916457776	-0.005933797	0.317176035	0.056538953	0.514577111	0.036854712	0.835807363	0.011723946	0.906346362	-0.006655113	0.33748899	0.054217114	0.307924395	0.057628565
lh_S_pericallosal	0.077151406	0.099733095	0.079930958	-0.098813808	0.636001895	-0.026768859	0.316931602	-0.056567471	0.180701312	-0.07561409	0.209541534	-0.070894348	0.205222104	-0.071569799	0.060902545	-0.105723514	0.11341538	-0.089370181	0.120502292	-0.087662984
rh_S_pericallosal	0.827066174	-0.012357814	0.849901751	0.010704932	0.081752951	0.098225156	0.578948699	0.031383318	0.645516028	0.026017123	0.334105517	0.05459748	0.001977868	0.173665083	0.028747338	0.123239636	0.157850895	0.079766413	0.145891346	0.082122816
lh_S_postcentral	0.144218365	0.08246403	0.091111735	-0.095358103	0.911316909	-0.006300403	0.835693359	0.011732203	0.257273358	-0.0640184	0.2133364	-0.070309159	0.404167535	-0.047163258	0.104142146	-0.091735309	0.198264242	-0.072679812	0.226558981	-0.06832665
rh_S_postcentral	0.015024252	0.136914543	0.009368099	-0.146192609	0.315938539	-0.056683483	0.755147466	-0.017640041	0.202444142	-0.072009653	0.061577092	-0.105450132	0.146678826	-0.081963236	0.02165066	-0.129359971	0.060680611	-0.105814005	0.065660294	-0.10384598
lh_S_precentral-inf-part	0.204398044	0.071699826	0.015307725	-0.136536501	0.862451644	-0.009800494	0.39806985	0.047777235	0.163046026	-0.078784704	0.27423297	-0.061790983	0.412376457	-0.046345344	0.098976141	-0.093125937	0.555039641	-0.033378856	0.629066726	-0.027319799
rh_S_precentral-inf-part	0.0001941	0.208485643	0.00028465	-0.203136156	0.775925907	0.016100177	0.464932176	-0.04131975	0.109390943	-0.090377175	0.517493855	-0.036599625	0.220718159	-0.069191913	0.016905792	-0.134513364	0.038017937	-0.116957425	0.040416697	-0.115546572
lh_S_precentral-sup-part	0.000106981	0.216550958	6.77E-05	-0.222545418	0.047895167	-0.111559769	0.54367131	-0.034342259	0.085465606	-0.097057701	0.007812654	-0.149627646	0.00094933	-0.185343664	3.18E-05	-0.232124119	0.00038415	-0.198850521	0.000402301	-0.198182582
rh_S_precentral-sup-part	0.008116347	0.148911838	0.012286136	-0.140929645	0.116652213	-0.088580399	0.877084779	0.008749047	0.170610772	-0.077396338	0.892509851	-0.007643936	0.259921288	-0.06366412	0.092940944	-0.094825584	0.283922623	-0.060560277	0.282553753	-0.060732401
lh_S_suborbital	0.908493613	0.006501849	0.969290339	-0.002177792	0.547650981	0.034003888	0.358438138	-0.051914381	0.689460903	-0.022601139	0.000312145	-0.201827316	0.881273936	-0.008448608	0.776827175	-0.016033661	0.379722665	-0.04965953	0.394173238	-0.048172542
rh_S_suborbital	0.142327839	-0.082853267	0.167689189	0.077926975	0.955713743	0.003141418	0.917068642	0.005890252	0.422736491	0.045326683	0.767122937	0.016751039	0.396773195	0.04790852	0.192502794	0.073620613	0.145557567	0.082190653	0.144522278	0.082401822
lh_S_subparietal	0.195190756	0.073179168	0.031819915	-0.12098725	0.799705604	-0.014352282	0.344713279	0.053413045	0.514883367	-0.036827893	0.180230674	-0.075695554	0.349962917	-0.05283545	0.141893099	-0.082943333	0.49718042	-0.038392054	0.548465668	-0.033934769
rh_S_subparietal	0.210609298	0.070728927	0.041365343	-0.115008075	0.529288102	-0.03557559	0.548351387	0.033944462	0.448789503	-0.042827284	0.117021807	-0.088491313	0.196064366	-0.073036651	0.079928692	-0.098814546	0.847941245	-0.01084646	0.9303568	-0.004943827
lh_S_temporal_inf	0.345242369	0.05335458	0.578698368	-0.031404007	0.689893714	-0.02256792	0.113637521	0.089315419	0.352811372	-0.052524336	0.486043526	0.039391194	0.618791445	0.028140872	0.961957988	0.002698124	0.790397273	0.015034763	0.764708891	0.016929908
rh_S_temporal_inf	0.427620718	0.044851494	0.199259317	-0.072519348	0.121677918	0.087387408	0.49724714	0.038386105	0.40627516	0.046952327	0.024741751	0.126508805	0.751587538	0.017905142	0.312650422	-0.057069316	0.273198663	-0.061924085	0.272272588	-0.06204355
lh_S_temporal_sup	0.221586546	0.069062245	0.074343387	-0.100689488	0.259726224	-0.063690133	0.427127529	-0.044899333	0.963632919	0.002579246	0.748413063	0.018141869	0.156362887	-0.080052074	0.048843723	-0.111092153	0.118079202	-0.08823765	0.121248217	-0.087487892
rh_S_temporal_sup	0.265075262	0.062981604	0.192625145	-0.073600422	0.000939487	0.185504551	0.537638273	-0.034857567	0.61054591	-0.028804042	0.900753156	0.007054569	0.441073447	0.043558659	0.95483914	0.003203523	0.653683791	0.025375402	0.624691086	0.027668735
lh_S_temporal_transverse	0.145282938	-0.082246558	0.43626274	0.044018342	0.581634621	-0.031161598	0.195431627	0.073139828	0.258293597	0.063881601	0.351357683	0.052682912	0.354486033	0.052342164	0.468664213	0.040975385	0.597378578	0.029871345	0.587296966	0.030695729
rh_S_temporal_transverse	0.549174743	0.033874651	0.441598658	-0.043508647	0.569010903	0.032207902	0.602208218	-0.029478659	0.137730305	-0.08381662	0.275437904	-0.061636354	0.778792981	-0.015888657	0.601399656	-0.029544302	0.709308912	-0.021085512	0.747709343	-0.01819439
p-values not corrected for multiple comparisons
