## Supplementary material for "The impact of FreeSurfer versions on structural neuroimaging analyses of Parkinson’s disease": Table S1: Table_S16.csv

Table S16
Correlation between quality metrics and software variability in cortical thickness across the main sample (FreeSurfer 6 vs 5)
	cjv	cjv	cnr	cnr	fber	fber	qi1	qi1	qi2	qi2	rpve	rpve	snr_gm	snr_gm	snr_total	snr_total	snrd_gm	snrd_gm	snrd_total	snrd_total
	p	r	p	r	p	r	p	r	p	r	p	r	p	r	p	r	p	r	p	r
lh_G_and_S_frontomargin	0.248879384	0.065158423	0.250316919	-0.064961312	0.900826552	0.007049325	0.575494729	-0.031669148	0.088669987	-0.096082443	0.220205582	0.069268621	0.225219746	0.06852363	0.624570873	0.027678336	0.246246041	0.065521566	0.228434539	0.06805217
rh_G_and_S_frontomargin	0.000784098	0.188274998	3.80E-05	-0.22989719	0.668561765	0.024214712	0.717597365	-0.020457087	0.042127504	-0.114582925	0.648318085	-0.0257966	0.536500292	-0.03495509	0.035636402	-0.11843476	0.145625101	-0.082176918	0.1547884	-0.080356581
lh_G_and_S_occipital_inf	0.001343013	0.179911718	0.001715477	-0.175985551	0.624391342	-0.027692677	0.690939086	-0.022487717	0.594344006	-0.030118813	0.46303165	0.041495704	0.03096392	0.121595375	0.478081263	0.04011309	0.894549763	0.007498015	0.938163053	0.0043885
rh_G_and_S_occipital_inf	0.000936496	0.185553749	0.002572829	-0.169301087	0.750304459	0.018000786	0.824537565	0.012541461	0.179373593	-0.075844313	0.16984168	0.077535364	0.011041663	0.143022123	0.587212281	0.030702682	0.539285421	-0.034716593	0.534792508	-0.035101638
lh_G_and_S_paracentral	0.233540617	0.067312915	0.163314377	-0.078734636	0.646968879	0.025902734	0.401652754	-0.047415797	0.999051948	-6.72E-05	0.670733403	0.024046151	0.462845254	-0.041512983	0.566389072	-0.032426582	0.313580903	0.056959863	0.265638586	0.06290756
rh_G_and_S_paracentral	0.021155364	0.129849187	0.028971254	-0.123068701	0.235509689	0.067030883	0.04638133	-0.112322358	0.377343209	0.049907668	0.751086124	0.017942512	0.952901313	0.00334114	0.797701577	-0.014499037	0.553516304	0.033507386	0.52353854	0.036073324
lh_G_and_S_subcentral	0.000425534	0.197367327	0.002022246	-0.17330075	0.106049071	0.091235773	0.21677038	-0.069786031	0.035538485	-0.118497274	0.417750147	0.045815121	0.007143623	0.151296496	0.321497212	0.056037138	0.37017424	0.050661139	0.350104497	0.052819949
rh_G_and_S_subcentral	0.002994641	0.166734664	0.00665713	-0.152600108	0.393587628	0.048232154	0.242654829	-0.066021195	0.0224113	-0.12862722	0.314290119	-0.056876581	0.024308301	0.126889385	0.516912784	0.036650384	0.824690076	0.012530381	0.815206196	0.013220334
lh_G_and_S_transv_frontopol	9.43E-09	0.316358535	4.07E-07	-0.280779002	0.814450665	-0.013275382	0.192919317	-0.073551914	0.003665129	-0.163263004	0.377111362	-0.049931897	0.065945101	-0.103737177	0.000575365	-0.192930659	0.010246889	-0.144470428	0.011238366	-0.142677947
rh_G_and_S_transv_frontopol	0.000209986	0.207397536	6.95E-05	-0.222206248	0.495028644	-0.038584162	0.09713392	-0.093635786	0.314855057	-0.056810329	0.247438596	-0.065356777	0.068631624	-0.102729367	0.001443957	-0.178757596	0.009725617	-0.145475368	0.010207142	-0.144545439
lh_G_and_S_cingul-Ant	0.008790122	0.147405252	0.007709908	-0.149875442	0.679441099	-0.023372379	0.421063172	-0.045490216	0.136943547	-0.083983936	0.393915786	-0.048198742	0.513978414	0.036907164	0.563682167	-0.032652865	0.748981059	-0.018099489	0.784770562	-0.015448363
rh_G_and_S_cingul-Ant	3.28E-06	0.258674651	2.49E-06	-0.261715128	0.519653502	0.036411228	0.008148234	-0.148838071	0.004941141	-0.158005357	0.011216647	-0.142715687	0.031396563	-0.121286243	0.000555615	-0.193449368	0.015716802	-0.136001622	0.019851119	-0.131186634
lh_G_and_S_cingul-Mid-Ant	0.018923182	0.132185487	0.013970428	-0.138377124	0.497856202	0.038331812	0.782209807	-0.015636866	0.130013027	-0.085490707	0.108200046	0.090680741	0.012792587	0.1401313	0.367766204	0.050916246	0.243323434	0.065927785	0.224579303	0.068618123
rh_G_and_S_cingul-Mid-Ant	0.008353586	0.148369076	0.016802887	-0.13463849	0.32527078	0.05560249	0.71881874	-0.020364698	0.166251807	-0.078190581	0.818625202	0.012971381	0.002081061	0.172828982	0.101951935	0.092318059	0.018863492	0.132251188	0.016600515	0.134886527
lh_G_and_S_cingul-Mid-Post	0.001394183	0.179317089	0.001998679	-0.173493311	0.087185913	0.096530541	0.592671557	-0.030255447	0.031207534	-0.121420858	0.73923384	0.018828183	0.000416336	0.197685014	0.189246632	0.074161456	0.491140996	0.038932376	0.482983703	0.03966785
rh_G_and_S_cingul-Mid-Post	2.01E-05	0.237699245	6.09E-05	-0.223913594	0.679427515	0.023373428	0.668172004	-0.024244988	0.200986119	-0.072242265	0.979624475	-0.001444742	0.020924908	0.130080206	0.852897268	0.010488814	0.550852499	0.033732557	0.54486528	0.034240614
lh_G_cingul-Post-dorsal	0.025686232	0.125699032	0.01941175	-0.131654403	0.410451337	-0.046536285	0.542446842	-0.034446615	0.359836535	-0.051763724	0.643169861	0.02620207	0.04498144	0.113046337	0.428050252	0.044809855	0.75415806	0.017713681	0.750921325	0.017954797
rh_G_cingul-Post-dorsal	0.001090206	0.183195175	0.004580782	-0.159352707	0.799479041	-0.014368868	0.449615542	-0.04274941	0.786819271	-0.015297675	0.288242805	-0.06002069	0.114395687	0.089129144	0.602077358	0.02948928	0.60920759	0.028912051	0.605041343	0.029248962
lh_G_cingul-Post-ventral	0.261308191	0.063581156	0.188671918	-0.07437639	0.049567806	-0.11091679	0.616025932	0.028408334	0.446249622	-0.043136245	0.69008202	-0.022589632	0.790486094	0.015052341	0.800420688	-0.014322872	0.284832558	-0.060542939	0.260220104	-0.063726132
rh_G_cingul-Post-ventral	0.028991795	0.123053076	0.069257107	-0.102499371	0.281469667	0.060869114	0.547620749	0.034006454	0.553567396	-0.033503072	0.838497825	-0.011529145	0.00293888	0.167054335	0.198100133	0.072706332	0.173162006	0.07693848	0.164701201	0.07847687
lh_G_cuneus	0.029253843	0.122854583	0.095968967	-0.09396218	0.469481838	0.040900143	0.570960353	-0.032045615	0.839816958	0.011433684	0.432280929	-0.044401023	0.314242717	0.056882143	0.49699225	0.038408836	0.380761443	0.049551501	0.41076039	0.046505597
rh_G_cuneus	0.415230506	0.046063231	0.879368961	-0.0085852	0.465597455	-0.041258251	0.360518733	-0.051690359	0.830927157	0.012077649	0.435796879	-0.04406301	0.605935148	0.029176596	0.539394574	0.034707258	0.394932587	0.048095323	0.404690378	0.047110871
lh_G_front_inf-Opercular	0.000366329	0.199535556	0.00011154	-0.215995688	0.647033305	0.025897664	0.494616209	0.038621034	0.13734216	-0.083899073	0.552459987	-0.033596613	0.060939608	0.105708428	0.878505479	0.00864713	0.241390642	0.066198305	0.21916708	0.069424428
rh_G_front_inf-Opercular	0.001465676	0.178518983	0.003471681	-0.164201219	0.620668144	0.027990473	0.998430374	-0.000111284	0.188466014	-0.074292128	0.731076712	0.019440397	0.009809358	0.145310756	0.64761033	0.025852264	0.686027619	0.022864926	0.670308196	0.024079139
lh_G_front_inf-Orbital	0.000139352	0.213009202	4.70E-05	-0.227226228	0.97568186	0.001724376	0.385494303	-0.049061564	0.007657116	-0.150003911	0.984523686	0.00109731	0.793906197	0.01477724	0.132524969	-0.08493759	0.286407393	-0.060249263	0.31177738	-0.057172206
rh_G_front_inf-Orbital	2.31E-05	0.236047246	0.000131038	-0.213838568	0.685319515	-0.022919393	0.32953588	-0.055115138	0.063208641	-0.104798955	0.413564646	-0.046227756	0.912463917	-0.006218585	0.091624968	-0.095207834	0.159302115	-0.079489762	0.157786965	-0.079778644
lh_G_front_inf-Triangul	4.25E-05	0.228496581	6.09E-06	-0.251733878	0.496699698	-0.038434934	0.889083242	-0.007889166	0.026774068	-0.124797517	0.890633124	-0.007778229	0.747450445	-0.018213716	0.064762225	-0.10419162	0.070939658	-0.101888998	0.076953444	-0.099799585
rh_G_front_inf-Triangul	3.68E-07	0.281802949	1.03E-07	-0.294285119	0.413777275	-0.046206735	0.535054633	-0.035079129	0.003276111	-0.165199153	0.071651057	-0.101634475	0.121095454	-0.087523682	0.001890127	-0.174407942	0.044711303	-0.113188214	0.053661013	-0.108828096
lh_G_front_middle	1.57E-07	0.290268358	2.21E-07	-0.286900128	0.408005109	-0.046779679	0.626660008	0.027511594	0.232656865	-0.067440041	0.842433503	-0.011244429	0.136781909	-0.084018402	0.003232283	-0.165430185	0.043754892	-0.11369638	0.047346462	-0.111833814
rh_G_front_middle	1.35E-05	0.242527425	3.84E-05	-0.22974948	0.928352611	0.005086477	0.269397488	-0.062416216	0.01740511	-0.133915509	0.662461035	-0.024689399	0.415585223	-0.046028249	0.043766078	-0.113690383	0.648504435	-0.025781948	0.716259641	-0.020558341
lh_G_front_sup	1.31E-06	0.268637852	2.33E-06	-0.262457967	0.73992937	-0.018776084	0.539578131	-0.034691563	0.023588084	-0.127534901	0.993630361	0.0004516	0.027494863	0.124217369	0.882270799	-0.008377151	0.992457447	-0.000534761	0.981903026	0.001283151
rh_G_front_sup	2.31E-07	0.286439723	1.39E-06	-0.267987976	0.209559392	0.070891577	0.633796065	-0.026943817	0.021303245	-0.12970209	0.321468955	-0.056040405	0.185031075	0.074871891	0.470810573	-0.040778019	0.705034436	-0.02141061	0.743102124	-0.018538627
lh_G_Ins_lg_and_S_cent_ins	0.009378948	0.146170489	0.009930934	-0.145073974	0.13630382	0.084120529	0.935300767	0.004592068	0.398067256	-0.047777497	0.372597125	0.050405492	0.009267983	0.146397812	0.602572198	0.029449122	0.700073705	-0.021788788	0.699405168	-0.021839827
rh_G_Ins_lg_and_S_cent_ins	0.070795482	0.101940834	0.034737652	-0.119014119	0.740125748	0.018761377	0.972778988	-0.001930291	0.804014434	0.014037069	0.002733347	0.168282251	0.007446196	0.150525194	0.51627026	0.036706545	0.907707235	-0.006557972	0.840760181	-0.011365446
lh_G_insular_short	5.64E-05	0.224891972	0.000123604	-0.214623008	0.170875834	0.077348533	0.892950401	-0.007612418	0.008054934	-0.149054641	0.787570822	-0.015242424	0.025080016	0.126215771	0.640440948	-0.02641754	0.389918295	-0.048606898	0.402727711	-0.047307733
rh_G_insular_short	0.116345582	0.088654475	0.136033228	-0.084178453	0.097433055	0.093552478	0.305536294	-0.057913308	0.426308551	0.044978844	0.125175362	0.086579643	0.000146542	0.212328507	0.029805911	0.12244134	0.047447082	0.111783363	0.055366865	0.108066862
lh_G_occipital_middle	0.007947	0.149307986	0.004328605	-0.160353624	0.002495174	0.169814904	0.456557183	0.042098155	0.045280686	-0.112890005	0.039004372	0.116368384	3.60E-06	0.257662311	0.050111421	0.11047891	0.029836807	0.122418407	0.024428331	0.126783414
rh_G_occipital_middle	0.012615532	0.140407182	0.010710855	-0.143613365	0.056874352	0.107410173	0.405975275	-0.0469823	0.037939433	-0.117004857	0.545314362	0.034202411	4.63E-08	0.301895026	0.008271933	0.148554317	0.080936245	0.098487693	0.075631638	0.10024714
lh_G_occipital_sup	0.042207521	0.114538667	0.030946613	-0.121607818	0.478635722	0.04006261	0.262354558	-0.063340746	0.509896344	-0.037265644	0.514944626	0.03682253	0.161893958	0.079000355	0.741197307	0.018681149	0.638174604	0.026596777	0.656371376	0.025164958
rh_G_occipital_sup	0.137847631	0.083791732	0.204374596	-0.071703532	0.720970801	0.020202038	0.127968188	-0.085947098	0.705378881	-0.021384387	0.574419757	-0.031758271	0.013106373	0.13965052	0.138938694	0.08356106	0.225541037	0.068476298	0.248325375	0.065234599
lh_G_oc-temp_lat-fusifor	2.11E-07	0.287344915	8.31E-07	-0.273441429	0.765394175	-0.016879115	0.76898698	-0.016613036	0.023663551	-0.127466469	0.25939087	-0.063734887	0.415495155	0.04603713	0.375889821	-0.050059705	0.630959294	-0.027169196	0.653733532	-0.025371504
rh_G_oc-temp_lat-fusifor	7.79E-10	0.33758104	5.17E-09	-0.321624242	0.496527367	0.038450311	0.453660082	-0.042369276	0.001117683	-0.182806167	0.214280905	-0.070164676	0.88168117	0.008419415	0.056385974	-0.107621323	0.074884693	-0.100502866	0.081796311	-0.098211277
lh_G_oc-temp_med-Lingual	3.40E-11	0.362132902	2.95E-10	-0.34543513	0.679090655	-0.023399431	0.124715239	-0.086684903	0.022872426	-0.128193415	0.004251727	-0.160669233	0.002985023	-0.166789415	2.41E-05	-0.235519914	0.00027417	-0.20366629	0.000261991	-0.20430666
rh_G_oc-temp_med-Lingual	6.41E-13	0.390545778	3.70E-12	-0.378344346	0.275543964	-0.061622765	0.008516868	-0.148003432	0.045886032	-0.11257639	0.000841231	-0.187201864	0.004610989	-0.159236166	3.80E-05	-0.229902336	0.001622234	-0.176889059	0.00142606	-0.178956696
lh_G_oc-temp_med-Parahip	3.19E-10	0.344813717	1.98E-09	-0.329827543	0.853658731	-0.010433901	0.358112418	-0.051949525	0.005925229	-0.154731745	0.603638096	-0.029362671	0.552859013	0.033562897	0.108892266	-0.090503973	0.339778229	-0.053961142	0.361024009	-0.051636078
rh_G_oc-temp_med-Parahip	1.35E-05	0.242458693	8.03E-05	-0.220336742	0.834043961	0.011851699	0.649563544	-0.025698708	0.007385879	-0.15067669	0.553241051	-0.033530628	0.681401613	0.023221139	0.41864836	-0.045726885	0.041148319	-0.115130342	0.038779285	-0.116501674
lh_G_orbital	2.17E-08	0.308906059	7.56E-08	-0.297287578	0.248034525	-0.065274638	0.299792643	-0.058604223	0.189931409	-0.074047153	0.17706632	-0.076247408	0.691841481	-0.022418521	0.017067128	-0.134318523	0.180899597	-0.075579815	0.182492652	-0.075305448
rh_G_orbital	2.13E-07	0.287249689	4.44E-07	-0.279890638	0.766537579	-0.016794396	0.384760429	-0.049137293	0.23597819	-0.066964024	0.12562686	-0.086476647	0.519668512	-0.03640992	0.017232264	-0.134120751	0.05353002	-0.108887378	0.053972403	-0.108687653
lh_G_pariet_inf-Angular	0.038620043	0.116596368	0.024569141	-0.126659666	0.000133301	0.213608018	0.618840651	0.028136926	0.056649466	-0.107507215	0.158047594	0.079728803	1.00E-08	0.315814136	0.005943685	0.154675161	0.057491683	0.107145407	0.049203962	0.11091655
rh_G_pariet_inf-Angular	0.046940191	0.112038441	0.023487247	-0.127626632	0.464983554	0.041314999	0.255206821	0.064296646	0.011234899	-0.142683967	0.442612848	0.043412168	0.004230456	0.160757466	0.333603931	0.054654077	0.512780129	0.037012242	0.480250612	0.039915766
lh_G_pariet_inf-Supramar	0.001252501	0.181016412	0.00131725	-0.180219019	0.079893222	0.098826113	0.668596501	-0.024212014	0.040674211	-0.115399349	0.517559685	-0.036593877	0.000421553	0.197504041	0.205907774	0.071461896	0.350708461	0.052753866	0.326331185	0.055480939
rh_G_pariet_inf-Supramar	0.000265267	0.204131742	4.79E-05	-0.2269719	0.186474488	0.07462731	0.964610658	-0.002509857	0.026761308	-0.124807908	0.774919392	-0.016174486	0.071783452	0.101587335	0.848999395	-0.010770064	0.98519829	0.001049473	0.923430017	0.005436986
lh_G_parietal_sup	0.036315244	0.118005329	0.083052534	-0.097811725	0.019643528	0.131406509	0.468319582	-0.041007121	0.206821117	-0.071318567	0.435982003	0.044045257	0.000235439	0.205805	0.136957705	0.083980919	0.203083352	0.071908057	0.188579145	0.074273166
rh_G_parietal_sup	0.018347626	0.132826661	0.025791189	-0.125610635	0.405308197	0.047049019	0.39184531	0.04840983	0.335738071	-0.054413643	0.749792238	-0.018038982	0.011129704	0.142867411	0.415385232	0.04604797	0.730314927	0.019497686	0.70558677	0.021368563
lh_G_postcentral	0.059813535	0.106170185	0.074381386	-0.100676351	0.665866808	0.024424191	0.518554403	-0.036507058	0.97789234	0.001567591	0.290407093	-0.059752413	0.97211048	-0.001977715	0.518476402	-0.036513862	0.930332859	-0.004945531	0.980349839	-0.001393299
rh_G_postcentral	0.004214452	0.160824116	0.002975397	-0.166844371	0.39657999	0.047928104	0.43779268	-0.043871837	0.720676892	0.020224243	0.017856759	-0.133387488	0.027817312	-0.123962057	0.005166012	-0.157208751	0.037199205	-0.11745623	0.045946182	-0.112545418
lh_G_precentral	0.093654116	0.094620233	0.064419612	-0.104324518	0.818920951	0.012949858	0.753852251	-0.017736448	0.986868303	-0.000931054	0.039725188	-0.115945868	0.679452301	0.023371515	0.618395621	-0.028172619	0.789129175	-0.015127906	0.825521957	-0.012469952
rh_G_precentral	0.009307921	0.146315719	0.007810359	-0.14963315	0.62419597	-0.027708284	0.428694623	-0.044747436	0.793271801	0.014823776	0.04353732	-0.113813283	0.157541502	-0.079825641	0.087208049	-0.096523813	0.650214858	-0.025647545	0.701704575	-0.021664353
lh_G_precuneus	0.000663068	0.190810096	0.001371028	-0.179583633	0.058306775	0.106799405	0.542499209	-0.03444215	0.248046457	-0.065272995	0.368287691	0.050860913	0.000493475	0.195200808	0.157210396	0.079889123	0.255446587	0.064264284	0.250214197	0.06497537
rh_G_precuneus	0.015121541	0.136784098	0.061211758	-0.105597887	0.269875882	-0.06235402	0.515400743	-0.036782605	0.838612554	-0.011520841	0.651620704	0.025537183	0.032871828	0.120258769	0.276254186	0.061531861	0.165402071	0.078347219	0.156256467	0.080072583
lh_G_rectus	0.000332637	0.200919939	0.000584758	-0.19268975	0.902156722	0.006954297	0.411573576	-0.046424913	0.018862362	-0.132252433	0.435415885	0.044099562	0.544408078	0.034279523	0.378617386	-0.049774674	0.273645011	-0.061866604	0.278944707	-0.061188921
rh_G_rectus	0.001167456	0.182123394	0.00403221	-0.161599643	0.136070388	0.084170493	0.746981757	0.018248708	0.044091864	-0.113516283	0.086048343	0.096878183	0.348251507	0.053023143	0.430217227	-0.044600159	0.258705928	-0.063826419	0.274779891	-0.06172074
lh_G_subcallosal	0.363209023	-0.051401885	0.358702758	0.051885843	0.844620505	0.011086339	0.88813258	-0.007957227	0.819106887	-0.012936327	0.143083594	0.082697195	0.196977532	0.072888175	0.440766408	0.043587912	0.790328282	0.015039829	0.75273996	0.017819281
rh_G_subcallosal	0.383354072	0.04928266	0.549295241	-0.033864439	0.389632967	-0.048636128	0.275826964	-0.061586524	0.401764801	-0.047404525	0.557533445	0.033168813	0.55855547	-0.033082864	0.314237154	-0.056882796	0.126524226	-0.086272789	0.132673179	-0.084905208
lh_G_temp_sup-G_T_transv	0.015407495	0.136404905	0.009129978	-0.146683926	0.010032843	0.144877467	0.70354001	-0.021524436	0.008803022	-0.147377425	0.779516383	-0.015835322	0.072330059	0.101393459	0.971181777	0.0020436	0.908605201	0.006493885	0.837795154	0.011580008
rh_G_temp_sup-G_T_transv	0.003224392	0.165472085	0.002978368	-0.166827392	0.016741475	0.134713482	0.050807832	-0.110147515	0.048222637	-0.111397466	0.365070221	-0.05120309	0.269488969	0.062404317	0.35522037	-0.052262452	0.433146934	-0.044317622	0.467521749	-0.041080642
lh_G_temp_sup-Lateral	1.28E-07	0.292263722	3.45E-08	-0.304635828	0.18747118	0.074459236	0.445358039	-0.043151651	0.001413931	-0.179092941	0.221023768	-0.069146238	0.554523148	0.033422415	0.076226681	-0.100044883	0.054579802	-0.108415632	0.060612018	-0.105842029
rh_G_temp_sup-Lateral	5.80E-05	0.224530797	5.79E-05	-0.224556603	0.005147485	0.157273191	0.600627915	-0.029606993	0.241885364	-0.066128918	0.795006507	0.014696551	5.79E-06	0.252314739	0.158740972	0.079596509	0.551079341	0.033713361	0.550709815	0.033744633
lh_G_temp_sup-Plan_polar	0.001185102	0.181887739	0.003512627	-0.163998753	0.879299789	-0.00859016	0.414405605	-0.046144652	0.135528569	-0.084286719	0.974373858	0.001817156	0.288005109	0.060050237	0.617226202	-0.028266463	0.314498152	-0.056852175	0.313944595	-0.05691714
rh_G_temp_sup-Plan_polar	0.003346821	0.164832263	0.006839026	-0.152103023	0.004773568	0.158620489	0.313486515	-0.056970956	0.034884064	-0.118918876	0.264109179	-0.063108839	0.049429215	0.110807293	0.849620639	0.010725221	0.342932001	-0.053610298	0.37016966	-0.050661623
lh_G_temp_sup-Plan_tempo	0.137307644	0.083906414	0.191468806	-0.073791626	0.002096669	0.172705834	0.868658275	-0.009354133	0.315192088	-0.056770841	0.054710163	0.108357578	8.97E-07	0.272641433	0.003040686	0.166474744	0.018651292	0.132486227	0.017630745	0.133650245
rh_G_temp_sup-Plan_tempo	0.489410914	0.039087811	0.385129157	-0.049099233	0.07357223	0.100957272	0.456323359	0.042120001	0.538999298	-0.034741066	0.395127497	0.048075517	0.0019917	0.173550727	0.107095557	0.090964643	0.373117584	0.05035071	0.35717975	0.052050268
lh_G_temporal_inf	1.18E-07	0.293030035	9.17E-07	-0.272410037	0.430649913	0.044558362	0.276391361	-0.061514321	0.003799536	-0.162637173	0.933354168	0.004730545	0.029932442	0.122347551	0.559894669	-0.032970356	0.284987451	-0.060426771	0.292694752	-0.059470294
rh_G_temporal_inf	6.23E-05	0.223621049	0.000192181	-0.208622646	0.018191782	0.133003285	0.385166566	-0.049095373	0.00793189	-0.149343697	0.842511308	-0.011238803	0.000739267	0.189168884	0.484444931	0.039535614	0.462590801	-0.041536576	0.486011937	-0.039394046
lh_G_temporal_middle	0.000180743	0.209466997	0.000119218	-0.215106897	0.642171563	-0.026280849	0.851508476	-0.010588992	0.025785788	-0.125615176	0.851932183	0.010558425	0.039035966	0.116349727	0.916325851	-0.005943202	0.941157358	-0.004175603	0.957049994	-0.003046539
rh_G_temporal_middle	0.008150548	0.148832725	0.017203591	-0.134154972	0.406169196	0.046962916	0.917690201	-0.005845948	0.083934188	-0.097534209	0.032057685	0.12082081	2.02E-05	0.237666344	0.047685475	0.111664186	0.349281497	0.052910113	0.356120774	0.052164855
lh_Lat_Fis-ant-Horizont	0.073033248	0.101145792	0.037142658	-0.117491023	0.309617946	-0.057427516	0.976724625	-0.001650413	0.040041626	-0.115762426	0.213092545	0.070346537	0.071797697	0.101582267	0.801762215	0.014201776	0.947460086	-0.003727664	0.98172106	-0.001296055
rh_Lat_Fis-ant-Horizont	0.52209222	0.036198968	0.358654679	-0.051891027	0.675277015	0.023694164	0.599508824	0.029697964	0.082484878	-0.097991664	0.802725802	0.014131293	0.094059622	0.094504028	0.40809548	0.046770672	0.780372477	-0.015772223	0.769830132	-0.016550647
lh_Lat_Fis-ant-Vertical	0.004409697	0.160026152	0.005923347	-0.154737522	0.423337575	0.045268032	0.691286915	-0.022461041	0.190796276	-0.07390322	0.502059153	0.037958112	0.153844667	0.080540223	0.86466898	-0.009640962	0.88381362	-0.008266583	0.916839305	-0.0059066
rh_Lat_Fis-ant-Vertical	0.01929442	0.131780874	0.035315728	-0.118640037	0.708031672	0.02118258	0.966808253	0.002353908	0.063350952	-0.104742814	0.820010227	-0.012870602	0.072269939	0.101414724	0.890025267	0.007821734	0.55313957	0.033539199	0.523307998	0.03609334
lh_Lat_Fis-post	0.012472623	0.140632359	0.015717067	-0.13600128	0.009405895	0.146115647	0.56667497	0.032402712	0.032440869	-0.120554783	0.154676564	0.080378299	4.67E-06	0.254745786	0.027484039	0.124225984	0.058580455	0.106684126	0.052512315	0.109352107
rh_Lat_Fis-post	0.110743135	0.090035631	0.169606401	-0.077577989	0.04064015	0.115418777	0.513235178	0.036972324	0.117980327	-0.088261295	0.265667035	0.062903824	7.34E-05	0.22149303	0.076278725	0.100027254	0.153385507	0.08062988	0.136191926	0.08414447
lh_Pole_occipital	0.039983488	0.115796037	0.076348362	-0.100003681	0.702560106	0.021599119	0.515267499	-0.036794266	0.109538804	-0.090339667	0.603259245	0.02939339	0.056199259	0.10770245	0.644093185	0.026129251	0.942227059	0.004099561	0.975506042	0.001736847
rh_Pole_occipital	2.59E-06	0.261268777	9.32E-06	-0.246837594	0.058338055	-0.106786207	0.075498621	-0.100292529	0.356556688	-0.052117661	0.285289408	-0.060388974	0.111041702	-0.089960659	0.010830549	-0.143397598	0.183808667	-0.075080125	0.163413154	-0.078716223
lh_Pole_temporal	5.72E-09	0.320755322	2.30E-08	-0.308346264	0.568819999	0.032223809	0.151052795	-0.081088537	0.001648268	-0.176632108	0.314246564	-0.056881692	0.987404146	0.000893059	0.0270367	-0.124584596	0.024649167	-0.12658961	0.027422502	-0.124275017
rh_Pole_temporal	3.52E-07	0.282236212	5.16E-06	-0.253623571	0.534383833	0.035136742	0.55911992	-0.033035428	0.001662112	-0.176496978	0.122057493	-0.087298876	0.299953621	0.05858474	0.204636955	-0.07166209	0.031947698	-0.12089767	0.034140082	-0.11940642
lh_S_calcarine	0.000117015	0.215356253	0.000766432	-0.188621462	0.17500855	0.076610211	0.347406964	-0.05311598	0.017606454	-0.13367866	0.980542249	0.001379654	0.012113062	0.141209129	0.47597625	0.040305029	0.807340286	-0.013794064	0.8171054	-0.013082013
rh_S_calcarine	0.000151128	0.211910555	0.001081762	-0.183316537	0.7274581	-0.019712707	0.086938815	-0.096605743	0.482558899	-0.039706333	0.617906849	-0.028211833	0.857585553	-0.010150872	0.235980015	-0.066963764	0.450964368	-0.042622425	0.44062363	-0.043601519
lh_S_central	0.803750857	0.014056339	0.817632504	-0.013043638	0.005016287	0.157735587	0.233464409	-0.067323864	0.336887631	-0.054284539	0.920553935	0.005641871	0.006245802	0.153770602	0.033446315	0.11986927	0.013242412	0.139445226	0.009254568	0.146425458
rh_S_central	0.744297295	0.018449263	0.745284439	-0.018375487	0.008648229	0.147713772	0.991925836	0.000572453	0.746995786	-0.01824766	0.888803642	0.007909182	0.016171339	0.135421414	0.109530966	0.090341654	0.051229735	0.109948585	0.040288327	0.115620258
lh_S_cingul-Marginalis	0.177302208	0.076206019	0.18012993	-0.075713012	0.263798556	0.063149817	0.783832121	-0.015517424	0.059450045	-0.106320769	0.703459439	0.021530575	0.000261292	0.204344243	0.033978018	0.119513821	0.077722042	0.099542203	0.067739837	0.103060269
rh_S_cingul-Marginalis	0.019525059	0.131532896	0.023104104	-0.12797831	0.203190139	0.071891107	0.670620945	-0.024054875	0.072302316	-0.10140327	0.912991926	0.006180926	0.002663075	0.168721392	0.185252824	0.074834225	0.177429531	0.076183696	0.155292342	0.080258865
lh_S_circular_insula_ant	0.001031321	0.184060174	0.000816956	-0.187649339	0.280665117	0.060970806	0.232593879	-0.067449114	0.029713188	-0.122510286	0.503116634	-0.037864347	0.002623629	0.168972537	0.504393941	0.037751229	0.896571337	0.007353455	0.869159536	0.00931811
rh_S_circular_insula_ant	0.000219125	0.206805923	0.000294244	-0.20266657	0.665594864	-0.024445347	0.397072715	-0.047878171	0.160403957	-0.079280979	0.670227163	-0.024085426	0.46346296	0.041455738	0.234625208	-0.067157362	0.492636904	-0.038798215	0.521600998	-0.036241682
lh_S_circular_insula_inf	0.00558792	0.155794797	0.000771471	-0.188521881	0.974081799	0.001837873	0.527685645	0.035714036	0.001357099	-0.179745976	0.990267018	-0.000690067	0.024583273	0.126647281	0.976092701	0.001695235	0.768274592	-0.016665766	0.831282928	-0.012051848
rh_S_circular_insula_inf	0.403924357	0.047187637	0.372231576	-0.050443996	0.020503629	0.130508282	0.729820937	0.019534846	0.200565656	0.072309573	0.033445588	0.119869759	0.000115426	0.215538894	0.033274348	0.119985261	0.003140623	0.165922688	0.003070989	0.166305631
lh_S_circular_insula_sup	0.022318	0.128715931	0.022577365	-0.128470112	0.117321955	0.088419128	0.845257768	-0.01104029	0.138992895	-0.083549637	0.545980016	0.034145813	0.000491432	0.195261784	0.212401975	0.070452553	0.470611423	0.040796311	0.463477639	0.041454378
rh_S_circular_insula_sup	0.126383678	0.086304644	0.178234385	-0.076042857	0.084881216	0.097238719	0.308538473	0.057555581	0.142950654	-0.082724603	0.732056825	0.019366718	8.95E-05	0.218902541	0.04874297	0.11114146	0.135076357	0.084383998	0.130112205	0.085468713
lh_S_collat_transv_ant	0.000221041	0.206684831	0.000165386	-0.21068295	0.424536835	0.045151157	0.202150402	-0.072056418	0.00760754	-0.150125275	0.314714073	-0.056826855	0.174965539	0.076617828	0.607552775	-0.029045748	0.055542307	-0.107989679	0.05469037	-0.108366385
rh_S_collat_transv_ant	4.87E-05	0.22676151	8.57E-06	-0.247810949	0.898459377	-0.007218487	0.785017873	0.015430167	0.008806864	-0.147369143	0.192915119	-0.073552606	0.761354549	0.017178729	0.155994094	-0.080123191	0.089042282	-0.095970978	0.098764052	-0.093184249
lh_S_collat_transv_post	0.020666054	0.13034234	0.037310689	-0.117387766	0.878179256	0.00867053	0.698479824	0.021910501	0.296984629	-0.058945202	0.921157664	-0.005598857	0.305728913	0.057890287	0.975797061	0.001716205	0.940536318	0.004219754	0.936770636	0.004487522
rh_S_collat_transv_post	1.82E-07	0.288790281	2.88E-06	-0.260129497	0.240991162	-0.066254407	0.246191892	-0.065529062	0.025060505	-0.126232581	0.45717464	-0.042040496	0.901937324	-0.00696997	0.197231976	-0.072846893	0.137673349	-0.083828708	0.133115866	-0.084808653
lh_S_front_inf	0.155189976	0.080278695	0.046687183	-0.112166624	0.694455343	0.022218274	0.547793436	0.033991798	0.114533183	-0.089095467	0.529599026	-0.035548752	0.02939179	0.122750703	0.37703218	0.049940174	0.18002107	0.075731886	0.16276551	0.078837107
rh_S_front_inf	0.288623198	0.059973441	0.337376269	-0.054229746	0.354996338	0.05228676	0.859133483	-0.010039374	0.122486294	-0.087199119	0.70814163	-0.021174221	0.019378237	0.131690459	0.150491486	0.081199702	0.089296653	0.095895034	0.081876032	0.098185774
lh_S_front_middle	0.077039083	0.099770804	0.102573201	-0.09215176	0.134921836	0.084417295	0.49689267	-0.038417719	0.402542533	-0.047326336	0.819672506	0.012895172	0.009775229	0.145377693	0.193746542	0.073415796	0.666541705	0.0243717	0.655141332	0.02526123
rh_S_front_middle	0.360906484	0.051648699	0.314114127	-0.056897236	0.6767618	-0.023579339	0.253692211	-0.064501571	0.360854048	-0.051654331	0.215375692	-0.069997774	0.554076782	-0.033460076	0.366483874	-0.051052519	0.528449067	-0.035648053	0.561530087	-0.032833139
lh_S_front_sup	0.008541275	0.147949314	0.003211447	-0.165541017	0.174537405	0.076693723	0.737677862	-0.018944791	0.028477159	-0.123447414	0.86430354	-0.00966725	0.160384555	0.079284647	0.825833043	-0.012447357	0.951109331	0.003468417	0.876335814	0.008802787
rh_S_front_sup	0.140329988	0.083268919	0.100612863	-0.092679248	0.705208999	0.02139732	0.393609111	-0.048229966	0.015967888	-0.135679328	0.629225511	-0.027307156	0.014310866	0.137894349	0.354899794	0.052297238	0.839859837	0.011430581	0.796210847	0.014608266
lh_S_interm_prim-Jensen	0.103496475	0.091906087	0.222225149	-0.06896712	0.892101085	0.007673182	0.186526421	0.074618536	0.138071623	-0.083744262	0.020940606	0.1300644	0.000677654	0.190482887	0.15244049	0.080815048	0.638250373	0.02659078	0.639559437	0.026487224
rh_S_interm_prim-Jensen	0.097940699	0.093560726	0.119942969	-0.087935093	0.68356637	-0.0230913	0.338723294	0.05416557	0.062984393	-0.105054922	0.377974619	0.049921568	0.436418344	0.044073934	0.902220091	-0.006960917	0.637714875	0.026675868	0.611287971	0.028790282
lh_S_intrapariet_and_P_trans	0.129896779	0.085516504	0.112594816	-0.089573199	0.185849451	0.074733049	0.982227015	0.001260175	0.100863699	-0.092611301	0.180001194	0.075735332	0.000405612	0.198063752	0.065051854	0.104079723	0.138453924	0.083663378	0.124429386	0.086750448
rh_S_intrapariet_and_P_trans	0.046502501	0.112260558	0.083417252	-0.097696637	0.074103585	0.100772516	0.831346191	-0.01204726	0.199382623	-0.072499505	0.305522876	0.057914913	6.05E-05	0.224008106	0.021706159	0.129305759	0.057081512	0.107321061	0.053420461	0.108937053
lh_S_oc_middle_and_Lunatus	0.005973681	0.154583529	0.013544482	-0.138995929	0.89830813	-0.007229298	0.499510099	0.03818456	0.367765388	-0.050916333	0.225374241	0.068500864	0.076628393	0.099909063	0.615727679	0.02838683	0.548709698	0.033914075	0.557157777	0.033200425
rh_S_oc_middle_and_Lunatus	0.036177778	0.118091736	0.014342976	-0.137849334	0.998300112	0.000120519	0.142641924	0.082788328	0.236675815	-0.06686464	0.363353761	0.051386403	0.123556586	0.086951304	0.777962006	0.015949939	0.843441358	0.011171564	0.820075669	0.012865841
lh_S_oc_sup_and_transversal	0.001794201	0.175257073	0.001775288	-0.175429379	0.294230029	0.059281786	0.878168423	-0.008671307	0.070381628	-0.10209011	0.354460558	0.052344931	0.004402192	0.160056229	0.564406612	0.032592254	0.835107314	0.011774655	0.817633456	0.013043568
rh_S_oc_sup_and_transversal	4.78E-05	0.227013776	0.000162153	-0.210952376	0.22187166	0.069019751	0.296304596	-0.059028101	0.08180312	-0.098209098	0.770073883	-0.016532614	0.029495643	0.122672772	0.811483652	0.013491679	0.709935475	0.021037917	0.68187001	0.02318503
lh_S_occipital_ant	0.003189656	0.16565763	0.001611993	-0.176991174	0.941434652	-0.00415589	0.577226483	-0.031525738	0.009950364	-0.145036371	0.949600973	0.003575564	0.352349107	0.052574717	0.63035072	-0.027217603	0.483997772	-0.039576058	0.503083439	-0.037867289
rh_S_occipital_ant	0.031276992	0.121371313	0.037221914	-0.11744227	0.278656744	-0.061225518	0.103696931	0.091852977	0.17021982	-0.077466951	0.126182185	0.086350359	0.047890204	0.111562236	0.33128256	0.054916729	0.836590009	0.011667265	0.857531425	0.010154772
lh_S_oc-temp_lat	7.51E-05	0.221198031	5.01E-05	-0.226406078	0.59264126	0.030257923	0.63580195	0.026784707	0.205670158	-0.07149926	0.388250992	0.048777882	0.046783447	0.112117784	0.94595489	0.003834617	0.713717778	0.020750917	0.719421382	0.020319131
rh_S_oc-temp_lat	0.00743506	0.150553082	0.015237193	-0.136629986	0.608132186	-0.028998917	0.801046049	-0.014254174	0.025604988	-0.125767671	0.221220988	0.069116786	0.030680221	0.121800094	0.588313858	0.030612285	0.498495023	-0.038274905	0.486476657	-0.039352108
lh_S_oc-temp_med_and_Lingual	5.04E-11	0.359164308	1.47E-09	-0.332353278	0.845518991	-0.011021416	0.243801619	-0.065861089	0.036912526	-0.117633086	0.387042518	-0.048902092	0.938539686	0.004361717	0.065226873	-0.104012303	0.056553976	-0.107548517	0.048907064	-0.111061198
rh_S_oc-temp_med_and_Lingual	1.49E-10	0.350804942	3.21E-10	-0.344753965	0.601731445	0.029517361	0.49088495	-0.038955361	8.91E-05	-0.218963109	0.72461903	-0.019926673	0.071125131	0.10182244	0.389738385	-0.048625327	0.064583385	-0.104260919	0.065851631	-0.103772842
lh_S_orbital_lateral	0.014182499	0.138075188	0.014706311	-0.137346065	0.093178796	-0.094756957	0.217397511	-0.069691137	0.042800757	-0.114212725	0.908838111	0.006477264	0.480681968	0.039876587	0.555682964	-0.033324628	0.404437742	-0.047136179	0.394377673	-0.048151744
rh_S_orbital_lateral	0.44775318	0.042925096	0.188179922	-0.074340118	0.641149032	-0.026361594	0.708293829	-0.021162652	0.231116067	-0.067662499	0.391737787	-0.048420811	0.881576975	-0.008426884	0.464272905	-0.041380741	0.24779545	-0.065307574	0.258992604	-0.063788089
lh_S_orbital_med-olfact	0.001373193	0.179558535	0.001091798	-0.183172391	0.659398134	-0.024928371	0.824415594	0.012550323	0.791260043	-0.014971415	0.541020254	0.034568345	0.372164741	0.050451039	0.80391514	-0.014044328	0.388440448	0.048758431	0.396860591	0.047899663
rh_S_orbital_med-olfact	0.070316073	-0.102113821	0.068999127	0.102594026	0.997927571	-0.000146931	0.013107296	0.139649122	0.127286069	0.086100596	0.019591742	0.131461675	0.043057786	0.114072684	0.046438551	0.112293157	0.045980542	0.11252774	0.047082353	0.11196667
lh_S_orbital-H_Shaped	5.01E-05	0.226401075	0.000190896	-0.20871516	0.156649469	0.079996898	0.618634668	-0.028153445	0.001976084	-0.173679883	0.999316152	4.85E-05	0.205602707	0.071509872	0.521081323	-0.036286892	0.169092433	-0.077671255	0.168687532	-0.077744879
rh_S_orbital-H_Shaped	6.70E-05	0.222690368	3.35E-05	-0.231483833	0.264239421	0.063091668	0.140035616	-0.083330545	0.049239006	-0.110899525	0.300925132	-0.058467304	0.625849702	-0.02757624	0.050191736	-0.110440497	0.042827189	-0.114198291	0.047415789	-0.111799044
lh_S_parieto_occipital	0.000532949	0.194066135	0.001494205	-0.178210439	0.159866812	0.079382625	0.98550124	-0.001027991	0.0165555	-0.134942057	0.43290563	0.044340851	0.000528708	0.194184222	0.229126103	0.067951366	0.564157752	0.032613071	0.55690489	0.033221711
rh_S_parieto_occipital	0.047980656	0.111517309	0.10942901	-0.090367515	0.854513883	-0.010372243	0.94454273	0.003934971	0.705194375	-0.021398433	0.9844326	-0.001103769	0.021506003	0.129501841	0.186313593	0.074654504	0.026835305	0.124747711	0.02344969	0.127660884
lh_S_pericallosal	0.434108028	0.044225175	0.549916786	-0.033811779	0.261107382	-0.063506233	0.06485065	-0.104157413	0.085964163	0.096904055	0.495601848	0.038532944	0.574046435	0.03178924	0.81564498	0.01318837	0.460901904	0.041693357	0.477345868	0.040180092
rh_S_pericallosal	0.349883766	-0.052844118	0.338120144	0.054146431	0.619319208	0.028098557	0.233427436	0.067329177	0.37539512	-0.050111538	0.066755715	0.103429598	0.006175443	0.1539777	0.052249001	0.109473567	0.097666297	0.093487662	0.097856389	0.093434928
lh_S_postcentral	0.081401522	0.098337865	0.067653871	-0.103092355	0.309730732	0.057414153	0.957479493	0.003016045	0.056897888	-0.107400035	0.449265224	0.042782426	0.000705502	0.189875845	0.101528045	0.092431987	0.156997022	0.079930086	0.131245971	0.085218198
rh_S_postcentral	0.116976414	0.088502242	0.110415232	-0.090118152	0.243326213	0.065927397	0.811038319	0.013524161	0.059015992	-0.106501584	0.480530086	0.03989038	0.000941316	0.185474537	0.135534866	0.084285367	0.255163341	0.064302517	0.214980752	0.070057913
lh_S_precentral-inf-part	0.016650196	0.134825391	0.023076673	-0.128003681	0.335443021	0.054446825	0.821661783	0.012750483	0.041505534	-0.11492938	0.644122199	0.026126964	0.038355018	0.116754701	0.725677646	0.019846857	0.838424388	0.01153446	0.799417939	0.014373341
rh_S_precentral-inf-part	0.001000228	0.184535455	0.001421647	-0.179006142	0.961973396	0.002697031	0.402401407	-0.047340517	0.005936507	-0.154697148	0.754843155	-0.017662687	0.101711272	0.092382695	0.903365386	-0.006867966	0.835073978	0.01177707	0.792887509	0.014851971
lh_S_precentral-sup-part	0.007827465	0.149592165	0.010981453	-0.143128558	0.268682688	0.062509289	0.544403056	-0.034279951	0.074547791	-0.100618888	0.463022518	-0.041496551	0.051865907	0.109651191	0.754333738	0.017700604	0.928522276	0.0050744	0.890654971	0.007776665
rh_S_precentral-sup-part	0.000882747	0.186463482	0.002180548	-0.172058002	0.530365029	0.035482668	0.716993332	-0.020502799	0.158405143	-0.07966053	0.698465798	-0.021911573	0.223719202	0.068745328	0.905512501	-0.006714644	0.508839168	0.037358726	0.458882843	0.041881207
lh_S_suborbital	0.045678255	0.112683641	0.049752006	-0.110651448	0.448059578	0.042896164	0.554517998	-0.03342285	0.331171704	-0.054929301	0.617065669	-0.028279351	0.334265882	0.054579396	0.804711281	-0.013986133	0.737923957	0.018926343	0.691351745	0.02245607
rh_S_suborbital	0.521212455	0.036275482	0.517171146	-0.036627811	0.142778973	0.082760027	0.677421953	0.023528317	0.211412516	0.070604888	0.419438261	0.045649381	0.012425432	0.140707216	0.106225802	0.091189836	0.411066659	0.046475198	0.432029889	0.044425218
lh_S_subparietal	0.046134984	0.11244842	0.041756869	-0.114788856	0.087899843	0.096314221	0.986886776	0.000929744	0.027157388	-0.124487347	0.169562338	0.077585976	1.34E-05	0.242538089	0.039374824	0.116150422	0.248407755	0.065223264	0.239932036	0.066403463
rh_S_subparietal	0.0009345	0.185586654	0.001798003	-0.175222642	0.372242434	0.050442852	0.350835749	-0.052739948	0.028142717	-0.123706967	0.666369554	-0.024385087	0.005569786	0.155853567	0.393929642	0.048197332	0.445618572	0.043126974	0.416288147	0.045958977
lh_S_temporal_inf	2.72E-06	0.260766631	4.78E-06	-0.254486059	0.251762846	-0.064763842	0.107152923	-0.090949841	1.99E-05	-0.237864275	0.087997021	-0.096284885	0.274092496	-0.06180904	0.010454404	-0.144082935	0.002384153	-0.170575374	0.002773497	-0.168035936
rh_S_temporal_inf	4.90E-08	0.301370333	5.15E-08	-0.3009053	0.171319058	0.077268717	0.181754217	-0.075432406	0.001198666	-0.181708788	0.239207995	-0.066505627	0.848052242	0.010838446	0.050797162	-0.110152564	0.010906316	-0.143262104	0.012769229	-0.140167502
lh_S_temporal_sup	9.99E-05	0.217462618	0.000274737	-0.203637152	0.178804895	0.07594331	0.963322473	-0.002601279	0.009283874	-0.146365111	0.483594022	0.039612592	3.48E-05	0.230981594	0.148949666	0.081506681	0.464540675	0.041355963	0.466851778	0.041142433
rh_S_temporal_sup	0.004187055	0.160938744	0.005012955	-0.157747472	0.040877364	0.115283759	0.928792599	-0.005055158	0.004641557	-0.159118927	0.08730465	0.096494466	5.90E-06	0.252091823	0.042589845	0.114328168	0.412517139	0.046331411	0.399350581	0.047647814
lh_S_temporal_transverse	0.023645283	0.127483016	0.030083253	-0.122236206	0.244869712	0.065712443	0.751029965	-0.017946698	0.167029213	-0.0780478	0.374420653	0.050213761	0.004131363	0.161173864	0.332703832	0.054755779	0.417085063	0.045880526	0.410986151	0.046483187
rh_S_temporal_transverse	0.157074402	0.079915226	0.222742186	-0.068890246	0.215939218	0.069912101	0.915011516	-0.006036907	0.507478162	-0.037478708	0.452871769	-0.042443217	0.000715632	0.189660537	0.093456578	0.094676987	0.283815804	0.060573689	0.273400411	0.061898096
p-values not corrected for multiple comparisons
