## Supplementary material for "The impact of FreeSurfer versions on structural neuroimaging analyses of Parkinson’s disease": Table S1: Table_S17.csv

Table S17
Correlation between quality metrics and software variability in volume across PD in PPMI (FreeSurfer 7 vs 6)
	cjv	cjv	cnr	cnr	fber	fber	qi_1	qi_1	qi_2	qi_2	rpve_gm	rpve_gm	snr_gm	snr_gm	snr_total	snr_total	snrd_gm	snrd_gm	snrd_total	snrd_total
	p	r	p	r	p	r	p	r	p	r	p	r	p	r	p	r	p	r	p	r
Left-Lateral-Ventricle	0.344538805	-0.065706668	0.240738274	0.081501756	0.148433949	-0.10030794	0.180786998	0.092931509	0.070008086	0.125585394	0.172959769	-0.094619577	0.483668931	0.048712008	0.330725003	0.067608383	0.027189724	0.152802804	0.02744941	0.152548721
Left-Inf-Lat-Vent	0.015610279	-0.167074523	0.024030211	0.156073684	0.961081895	-0.003395643	0.090349634	0.117444343	0.057620338	0.131544879	0.673466926	0.029318042	0.59984503	0.036495744	0.333247445	0.067257387	0.278227167	0.075348542	0.269821314	0.076676333
Left-Cerebellum-White-Matter	0.199480062	-0.089107098	0.105988088	0.112134636	0.239019074	-0.081799398	0.116297812	0.10896385	0.392161911	-0.059494595	0.019015292	0.162120673	2.17E-05	0.289157743	0.000151216	0.259157252	0.174354928	0.094314605	0.180493922	0.092993732
Left-Cerebellum-Cortex	0.125285582	-0.106373983	0.057783209	0.131459966	0.168820856	-0.095535201	0.607668312	0.035715808	0.956801319	-0.003769472	0.660943064	-0.030515337	0.002148603	0.211146946	0.001409491	0.219461332	0.031853354	0.148525302	0.032968103	0.147582569
Left-Thalamus	0.32654287	-0.068194133	0.336324319	0.06683154	0.184660691	0.092115975	0.583437039	-0.0381466	0.792482599	0.018306457	0.47206589	0.050011494	0.661617498	0.030450634	0.451205833	0.052392613	0.342712388	0.065955287	0.337944254	0.066608337
Left-Caudate	0.522517771	0.04447786	0.543213367	-0.04228834	0.533889581	-0.043269485	0.339350587	0.066415117	0.759758887	0.021277666	0.940046758	0.005233814	0.055976277	0.132413298	0.236885746	0.082170829	0.300771791	0.071915794	0.307921456	0.070863022
Left-Putamen	0.05917349	0.130743067	0.060011979	-0.130317384	0.215632261	0.086006904	0.270923078	-0.076500713	0.820754758	0.015766055	0.435234399	-0.054257752	0.323717198	0.068592641	0.923250152	-0.006704144	0.673110021	0.029352041	0.667090634	0.029926522
Left-Pallidum	0.032888525	0.147648962	0.014873871	-0.168268815	0.692933073	0.027473883	0.449704026	-0.052566385	0.829075126	0.015022532	0.898527455	-0.008873911	0.173144085	-0.094579183	0.075118804	-0.123376245	0.071854164	-0.12477273	0.065756711	-0.127525543
3rd-Ventricle	0.181254411	-0.092832425	0.174642818	0.094251899	0.991302525	0.000758579	0.21358699	-0.086390029	0.051461076	0.134911901	0.019180403	-0.161900688	0.853750298	-0.012827155	0.642016045	0.032342106	0.159734045	0.097605754	0.15069017	0.099756293
4th-Ventricle	0.887245604	-0.00986678	0.952859113	0.004113847	0.117311659	-0.108664073	0.404887951	0.057913468	0.543938598	0.042212376	0.134386477	0.103894121	0.223576829	0.08454286	0.305027198	0.071287234	0.760250854	0.021232724	0.805266029	0.017154999
Brain-Stem	0.345659732	0.065554496	0.336486209	-0.066809203	0.02376981	-0.156359474	0.546140015	0.041982094	0.776735319	-0.019731792	0.622588129	0.034240559	0.725093505	0.024467909	0.844918872	-0.013611328	0.563767569	-0.040154238	0.52982916	-0.043699441
Left-Hippocampus	0.560295759	0.040512029	0.616223613	-0.034867965	0.263487985	-0.077695465	0.624469637	0.034055613	0.466914795	-0.050593975	0.177693449	-0.093592097	0.324067242	-0.068543152	0.320161292	-0.069097345	0.196373511	-0.089723995	0.198762203	-0.089249027
Left-Amygdala	0.272751349	0.076210358	0.225706895	-0.084156632	0.572561171	-0.039252676	0.587941131	0.03769134	0.066480257	0.127188248	0.927171134	-0.006360669	0.209743047	-0.08711726	0.446140183	-0.052980067	0.906611077	0.008163618	0.91812386	0.007153448
CSF	0.343671992	-0.065824557	0.344777473	0.065674241	0.732639368	-0.023769336	0.213298704	0.086444242	0.638330301	0.032700392	0.740730812	-0.023022886	0.026535795	0.153451958	0.116091119	0.109025215	0.137794785	0.102998621	0.14296685	0.101671539
Left-Accumbens-area	0.832273867	-0.014737144	0.527052965	0.043994368	0.217915841	0.085582196	0.00574695	0.19043394	0.27951887	0.075146923	0.217493914	0.085660428	0.000203517	0.254234959	0.001622923	0.216714433	0.010153228	0.177460558	0.01008192	0.177626335
Left-VentralDC	0.57018537	-0.039495603	0.579182943	0.038578086	0.940692919	0.005177301	0.454812283	-0.051976635	0.85333829	-0.012863702	0.037310285	-0.144150709	0.664973929	-0.030129018	0.866108167	0.011732543	0.739770602	0.023111328	0.704222478	0.026413161
Left-vessel	0.141808286	-0.101965587	0.112935272	0.109972924	0.978021713	0.001917113	0.912693066	0.007629764	0.612543258	0.035232056	0.692608524	-0.02750447	0.034903035	0.146008679	0.032735278	0.147777202	0.005008777	0.193450518	0.004854535	0.194130897
Left-choroid-plexus	0.473626117	0.049835752	0.504674019	-0.046401402	0.984760932	-0.00132918	0.282107092	-0.074744815	0.424730848	-0.055505767	0.00689233	0.186378673	0.954600948	-0.003961675	0.817611259	-0.016047425	0.659822978	-0.030622851	0.63605134	-0.032922358
Right-Lateral-Ventricle	0.285816967	0.074172754	0.24951017	-0.080005756	0.825302585	0.015359437	0.587199586	0.037766182	0.099282797	-0.114329613	0.669312945	-0.029714195	0.693808148	0.027391439	0.634055493	-0.033117023	0.952016551	-0.004187462	0.992429444	-0.000660288
Right-Inf-Lat-Vent	0.141276794	-0.102101095	0.116009037	0.109049608	0.294752266	-0.072815061	0.343501828	0.065847722	0.382874011	0.060668137	0.915497775	-0.00738373	0.499445347	0.046971729	0.37890675	0.061174675	0.442281485	0.053430087	0.444383645	0.053184648
Right-Cerebellum-White-Matter	0.203950952	0.088231382	0.269560042	-0.076718051	0.171227519	-0.095000787	0.528898485	-0.043798223	0.093918748	-0.116171718	0.262984279	0.077777235	0.008971869	0.180350612	0.20500461	0.088027026	0.559912068	-0.040551636	0.533890212	-0.043269418
Right-Cerebellum-Cortex	0.591138552	0.037369126	0.704976287	-0.026342555	0.105678974	-0.112233379	0.76460962	-0.020834926	0.389295869	-0.059854914	0.853464184	-0.012852534	0.4383343	0.05389274	0.643292719	0.032218201	0.776334381	0.019768187	0.754991691	0.021713615
Right-Thalamus	0.274254443	-0.075972633	0.570256667	0.039488306	0.008408535	0.181849494	0.269620002	-0.076708475	0.159780256	-0.097595004	0.497210132	0.047216498	0.965174837	0.003038291	0.769977145	0.020345991	0.638555058	-0.032678519	0.681516277	-0.028553064
Right-Caudate	0.710248501	0.025849473	0.686510354	-0.028080171	0.373917633	0.061816306	0.594906885	-0.036990399	0.987773141	0.001066427	0.907634377	-0.008073764	0.006672986	0.187106102	0.088542726	0.118103994	0.451376772	0.052372854	0.462547149	0.051090642
Right-Putamen	0.36432258	0.063065256	0.232045843	-0.083022293	4.58E-07	0.340397642	0.206299531	0.087776913	0.736772076	0.023387752	0.043373921	0.1398838	0.000189624	0.25541555	0.08069422	0.121101073	0.239127492	0.081780583	0.211222548	0.086836232
Right-Pallidum	0.415962418	-0.056561392	0.569514418	0.039564295	0.882970132	-0.010243557	0.367213467	0.062686843	0.007195338	0.185407019	0.946713525	-0.004650902	0.017686822	0.163953692	0.026708919	0.153278776	0.007874031	0.183356506	0.008435948	0.181774522
Right-Hippocampus	0.107537211	-0.111643171	0.118395245	0.1083459	0.646353949	-0.031921512	0.759927811	0.021262233	0.808318172	0.016880779	0.827909104	-0.015126625	0.684609503	0.028260011	0.313518856	0.070049977	0.107222017	0.111742714	0.090823955	0.117272931
Right-Amygdala	0.154594698	0.09881622	0.131748167	-0.104599356	0.520501379	0.044693512	0.3235847	-0.068611382	0.400797976	-0.058418341	0.297081094	-0.072465721	0.402605083	-0.058194893	0.251655893	-0.079645396	0.544168501	-0.042188305	0.559742727	-0.040569121
Right-Accumbens-area	0.756060047	0.021615844	0.839795275	-0.014067052	0.238317501	0.08192129	0.294808032	-0.072806675	0.791572621	-0.018388609	0.992008884	0.00069697	0.483221848	0.048761764	0.722250041	0.024731782	0.623482902	0.034152576	0.613336183	0.035153533
Right-VentralDC	0.019196412	-0.161879446	0.013180081	0.171225452	0.175123556	0.09414736	0.811793547	0.016568851	0.43552101	-0.054223941	0.976190947	0.002076851	0.005686134	0.190668918	0.000711831	0.23232539	0.045264293	0.138656261	0.044260488	0.139302628
Right-vessel	0.462945196	0.051169154	0.337097036	-0.066886772	0.95801492	0.003672379	0.314294775	-0.070107563	0.332642906	-0.067504627	0.028056631	0.152327512	0.241388686	-0.081586666	0.195232778	-0.090170006	0.13422586	-0.104187953	0.143701614	-0.101731337
Right-choroid-plexus	0.750308105	-0.022142745	0.744749495	0.022653137	0.777264809	0.019683736	0.120571219	-0.107713753	0.047173086	-0.137459545	0.834029193	-0.01458064	0.942204481	0.005045114	0.976347374	0.002063202	0.400979194	-0.058395907	0.424787336	-0.055499008
Optic-Chiasm	0.010680577	-0.176265553	0.00195118	0.21307497	0.816511045	0.016145965	0.004346734	0.196517068	0.442289362	-0.053429166	0.245096689	0.08075379	5.80E-05	0.274423344	0.000112678	0.263938651	0.001971721	0.212866283	0.001803146	0.214641059
CC_Posterior	0.476151611	0.049551953	0.490561	-0.047948084	0.130201388	-0.105017885	0.372016718	0.062062157	0.843264731	-0.013758393	0.186492943	-0.091734605	0.962736775	-0.003251146	0.786830539	-0.018817135	0.446884684	-0.052893494	0.433884159	-0.054417207
CC_Mid_Posterior	0.383119166	-0.060636941	0.497308991	0.04720566	0.587497566	-0.037736103	0.622600621	-0.034239331	0.661169056	0.030493653	0.249970793	-0.079928217	0.380866456	0.060924059	0.368519447	0.062516497	0.734390015	0.023607608	0.739297709	0.023154899
CC_Central	0.386916955	-0.06015521	0.419167799	0.056174007	0.58778055	0.037707543	0.567130969	0.039808622	0.895545636	-0.009136146	0.215127947	-0.086101131	0.072580628	0.124457586	0.17635674	0.093880166	0.20772662	0.08750258	0.192110135	0.090582278
CC_Mid_Anterior	0.867823594	-0.011580831	0.719873668	0.024952579	0.942421146	0.005026168	0.737621899	0.023309373	0.30769222	-0.070896525	0.421889492	-0.055846433	0.110439305	0.110737252	0.221062673	0.08500211	0.627295494	0.033778289	0.602430959	0.036237442
CC_Anterior	0.854416896	0.012768032	0.8123676	-0.01651736	0.316186107	-0.069665885	0.917404649	-0.007216508	0.443985161	-0.053231123	0.016265452	-0.166052654	0.939649934	0.005268521	0.940710897	-0.005175729	0.507373404	-0.046108173	0.516318774	-0.045142208
lh_G_and_S_frontomargin	0.000266655	0.249670909	0.000304082	-0.247421416	0.497727492	0.047159793	0.703823585	-0.026450535	0.018587611	-0.162698299	0.446300549	-0.052961412	0.968993283	-0.002704977	0.097156016	-0.1150503	0.247025372	-0.080425758	0.277336094	-0.075487997
rh_G_and_S_frontomargin	0.009194713	0.179780639	0.001887927	-0.213730402	0.322195228	0.068808218	0.881199714	-0.010399663	0.122245663	-0.107233316	0.825347847	-0.015355393	0.486709004	-0.048374328	0.048591441	-0.136596232	0.034993024	-0.145937298	0.037569405	-0.14395681
lh_G_and_S_occipital_inf	0.859353732	0.01233045	0.927194911	-0.006358587	0.413864905	0.056815834	0.663720175	0.030249079	0.350981291	-0.064836287	0.690995101	0.027656602	0.219990904	0.085199015	0.610483726	0.03543622	0.391267589	0.059606858	0.374531428	0.061737086
rh_G_and_S_occipital_inf	0.043802293	0.139601758	0.035061428	-0.145883144	0.021339118	0.159165986	0.595577691	-0.036923096	0.033136583	-0.147442452	0.363667845	0.063151218	0.001660035	0.216270858	0.246672607	0.080485623	0.751391872	0.022043372	0.700984604	0.026716749
lh_G_and_S_paracentral	0.01286341	0.171814908	0.001824415	-0.214408991	0.391691867	0.05955358	0.845077339	-0.013597243	0.010875851	-0.175836243	0.009386241	-0.17930046	0.653368408	-0.03124384	0.035367415	-0.145641989	0.07462496	-0.12358429	0.081617329	-0.120736713
rh_G_and_S_paracentral	0.014582767	0.168755227	0.006391966	-0.188069922	0.717559095	0.025167875	0.346071154	-0.065498721	0.784916092	-0.018990337	0.20846725	-0.087360741	0.585443316	-0.037943612	0.066854694	-0.127014873	0.213985893	-0.0863151	0.219248152	-0.085335874
lh_G_and_S_subcentral	0.007053063	0.185858615	0.009524085	-0.178960214	0.007994468	0.183009174	0.429624356	-0.05492214	0.161915313	-0.097100838	0.707238824	-0.026130792	0.00347687	0.201260123	0.402215222	0.058243048	0.268427077	0.076899275	0.243127199	0.081090623
rh_G_and_S_subcentral	0.260836146	0.078127167	0.260425816	-0.078194235	0.773345309	-0.020039691	0.245912945	-0.080614742	0.106868691	-0.111854573	0.195505082	-0.089897714	0.757642045	0.021471143	0.390109112	-0.059752511	0.203543101	-0.088310689	0.19826406	-0.089347735
lh_G_and_S_transv_frontopol	0.000327155	0.246159826	0.000440708	-0.240951355	0.832670759	-0.014701751	0.226156379	-0.084075461	0.205559974	-0.087919619	0.043548315	0.139768698	0.997479021	-0.000219872	0.079069618	-0.121750562	0.236081808	-0.08231141	0.244196989	-0.080907427
rh_G_and_S_transv_frontopol	0.000649064	0.234010607	0.00116739	-0.223082021	0.793811129	0.018186564	0.293457142	0.073010133	0.108984791	-0.111188926	0.627626529	0.033745837	0.792885845	-0.01827006	0.078899758	-0.121819089	0.078224169	-0.12209283	0.080768726	-0.12107154
lh_G_and_S_cingul-Ant	0.046692234	0.137757146	0.071493097	-0.124930328	0.110395989	0.110750635	0.749932411	-0.022177204	0.868066418	0.01155936	0.308539433	0.070772785	0.047625899	0.137181604	0.483607036	0.048718895	0.141850403	0.101954865	0.136163262	0.103425144
rh_G_and_S_cingul-Ant	0.000545924	0.237138006	0.001899524	-0.213608744	0.411949128	0.057048892	0.292759283	-0.073115483	0.029460978	-0.150647347	0.082745566	-0.120295868	0.883972812	0.01015517	0.169012921	-0.095492344	0.369228689	-0.062424143	0.388237764	-0.059988343
lh_G_and_S_cingul-Mid-Ant	0.040842036	0.141600245	0.038067437	-0.143587285	0.270496178	0.076568703	0.368284778	-0.062547079	0.293334455	-0.073028642	0.456051178	-0.051834164	0.535104352	0.043141172	0.616724838	-0.034818453	0.989973677	-0.000874485	0.986016938	0.001219617
rh_G_and_S_cingul-Mid-Ant	0.011271899	0.174986011	0.013987801	-0.169776401	0.114292461	0.109562853	0.429213386	-0.054971006	0.157954624	-0.098021499	0.970324572	-0.002588783	0.016354492	0.165916563	0.735959963	0.023462681	0.514774366	0.045308359	0.510383991	0.045782097
lh_G_and_S_cingul-Mid-Post	0.092098096	0.116815987	0.038455331	-0.143302295	0.596046188	0.036876111	0.771955831	0.020166003	0.335577367	-0.06693469	0.599853641	-0.036494883	0.038665348	0.143149005	0.478557737	0.049282329	0.581152101	0.038378175	0.547271965	0.041863862
rh_G_and_S_cingul-Mid-Post	0.072907746	0.124316516	0.072864917	-0.124334957	0.185909363	0.091855773	0.705438662	-0.026299259	0.536356985	-0.043009014	0.294278075	0.072886418	0.000382835	0.243426288	0.087040628	0.118660616	0.296100803	0.072612549	0.30638632	0.071087699
lh_G_cingul-Post-dorsal	0.148549534	0.100279526	0.163293118	-0.096784527	0.336225568	0.066845169	0.828149815	-0.015105134	0.072431559	-0.124522043	0.267540166	0.077041505	9.12E-05	0.2673179	0.035672867	0.145403013	0.132989787	0.104266125	0.123633731	0.106838902
rh_G_cingul-Post-dorsal	0.245533224	0.080679387	0.290818121	-0.073409407	0.060885407	0.129879138	0.814531659	-0.016323328	0.121213749	-0.107528787	0.44781208	0.052785766	6.44E-06	0.306369838	0.016013039	0.166442012	0.139288722	0.102611444	0.131949967	0.104545033
lh_G_cingul-Post-ventral	0.237171078	0.082319901	0.273660839	-0.076250722	0.367372242	-0.062818099	0.481025698	0.049125486	0.35833385	-0.064010006	0.075843876	0.123369585	0.758194238	0.0214727	0.921267586	-0.00689459	0.208942156	0.087481246	0.186093001	0.092039795
rh_G_cingul-Post-ventral	0.500268361	0.04688175	0.520695343	-0.044672749	0.00042171	0.241728745	0.944709439	-0.004826094	0.406308537	-0.057738818	0.557043711	0.040848142	0.000111806	0.264063695	0.043249515	0.139966147	0.033047785	0.147516226	0.028521643	0.151520938
lh_G_cuneus	0.172355134	0.094752314	0.017999929	-0.163511151	0.271476885	0.076412621	0.742430925	0.022866385	0.114409171	-0.109527767	0.605204784	-0.035960922	0.192281756	0.090547461	0.998637035	-0.000118873	0.736745712	0.023390185	0.666143157	0.030017132
rh_G_cuneus	0.064614374	0.128064302	0.05705047	-0.131843547	0.90373795	0.008415974	0.79577149	-0.018009749	0.224221635	-0.084425668	0.913016468	0.00760139	0.01443888	0.168998798	0.27618307	0.075668899	0.330465184	0.067644634	0.332651538	0.067340153
lh_G_front_inf-Opercular	0.004325937	0.196620046	0.002769479	-0.205987976	0.362633424	0.063287227	0.720660475	-0.024879447	0.075873531	-0.123060429	0.371760063	-0.06209541	0.283984534	0.074454687	0.714370339	-0.025464878	0.523135399	0.04441189	0.4877082	0.048263589
rh_G_front_inf-Opercular	0.022224476	0.158113222	0.023514519	-0.156642286	0.982840133	-0.00149674	0.55555518	-0.041002304	0.098140621	-0.114715115	0.609438137	-0.035539987	0.704101855	0.026424462	0.279768514	-0.075108029	0.293159279	-0.073055079	0.296165747	-0.072602812
lh_G_front_inf-Orbital	0.001188077	0.222746946	0.001408839	-0.219470284	0.603422381	-0.036138543	0.401126093	-0.058377725	0.009032251	-0.180194944	0.112478613	-0.110111769	0.480516441	-0.049063384	0.062051131	-0.129302216	0.262331224	-0.07788341	0.296970443	-0.072482278
rh_G_front_inf-Orbital	0.194948176	0.090009413	0.173842488	-0.09442641	0.074319685	0.123713454	0.623256002	-0.034174882	0.30231777	-0.071686764	0.834963686	0.014497352	0.102423092	0.113287517	0.85116776	0.013056296	0.953124081	-0.004090697	0.976060154	-0.002088264
lh_G_front_inf-Triangul	0.045215934	0.138687123	0.018232647	-0.163186548	0.836852522	-0.014329068	0.643896635	-0.032159624	0.159772919	-0.09759671	0.337448746	-0.066676538	0.513881612	-0.04540452	0.143891994	-0.101438036	0.409076817	-0.057399515	0.442864909	-0.053361903
rh_G_front_inf-Triangul	0.000175845	0.256668907	0.000315842	-0.246767705	0.331589861	-0.067487846	0.217418787	-0.085674368	0.238817557	-0.081834384	0.143736638	-0.101477167	0.050537174	-0.135445463	0.003830977	-0.199212738	0.02562523	-0.154379117	0.02428622	-0.155795302
lh_G_front_middle	0.000870821	0.228602558	0.000427794	-0.241476311	0.771328173	0.020223082	0.534264486	-0.043229869	0.006201994	-0.18874315	0.65178542	-0.031396514	0.353372714	0.064515769	0.335360707	-0.066964637	0.923629627	-0.006670895	0.970009694	-0.002616265
rh_G_front_middle	0.003450393	0.201420675	0.00438266	-0.19634022	0.648168518	-0.031745919	0.767207832	0.020598125	0.056906504	-0.131919389	0.708305879	-0.026031005	0.510867882	-0.04572978	0.072879203	-0.124328805	0.09525174	-0.115706293	0.102579866	-0.113236158
lh_G_front_sup	0.000227237	0.252383006	0.000196959	-0.25478256	0.036658531	0.144643494	0.519963744	-0.044751084	0.184402914	-0.092169852	0.810554898	0.016679986	0.05246199	0.134342773	0.644486163	-0.032102465	0.960131597	-0.003478625	0.988644118	0.000990455
rh_G_front_sup	0.000285482	0.248505019	0.000406836	-0.242360419	0.529493023	0.043735108	0.235942033	-0.082335886	0.00903265	-0.180193918	0.604630267	-0.036018149	0.644253456	0.032125025	0.133222476	-0.104203942	0.167265456	-0.095883612	0.171508717	-0.094938711
lh_G_Ins_lg_and_S_cent_ins	0.048055769	0.136919778	0.051872553	-0.134676829	0.101811967	0.113488317	0.689577062	-0.02779042	0.307348785	-0.07094675	0.730219151	0.02399313	0.004218964	0.197156876	0.384465844	0.060465791	0.334199342	0.067125375	0.321121704	0.068960673
rh_G_Ins_lg_and_S_cent_ins	0.046015819	0.138180147	0.048523781	-0.136636933	0.030622344	0.149599563	0.773903787	-0.01998894	0.249151204	-0.080066251	0.569638865	-0.039551551	0.008496176	0.18161056	0.396558647	0.058944905	0.806453039	0.017048321	0.77539321	0.019853643
lh_G_insular_short	0.157245348	0.098188196	0.168591486	-0.095586429	0.002031936	0.212265748	0.764501789	-0.020844759	0.138055575	-0.102930803	0.679809768	0.028714955	2.04E-05	0.29008955	0.034254949	0.146527403	0.063176708	0.128753551	0.056526891	0.132120135
rh_G_insular_short	0.083018812	0.120189829	0.116649239	-0.108859709	0.818727304	-0.0159475	0.301849243	-0.071756092	0.078371799	-0.122032849	0.558270639	-0.040721223	0.067898444	0.126535744	0.389288847	0.059855799	0.76061076	0.021199851	0.744698873	0.02265779
lh_G_occipital_middle	0.033997439	0.146735825	0.007124674	-0.185630308	0.107882638	0.111534343	0.93515191	-0.005662027	0.142575766	-0.101770594	0.424024216	0.055590365	0.827837086	-0.015133055	0.166876394	-0.09597114	0.630487542	-0.033465668	0.703487571	-0.026482023
rh_G_occipital_middle	0.083025747	0.120187142	0.038983257	-0.142918295	0.00046146	0.240136889	0.716509314	-0.025265602	0.025742038	-0.154258614	0.2446861	0.080823855	0.001318831	0.220745139	0.227537591	0.083826744	0.273028407	0.076166472	0.239420041	0.081729845
lh_G_occipital_sup	0.244509717	0.080853979	0.025778855	-0.154220729	0.125508982	0.106311471	0.969495995	0.0026611	0.053865519	-0.133559704	0.965192961	0.003036709	0.707265636	0.026128284	0.498785037	-0.047043977	0.990354712	0.00084125	0.911142188	0.007765851
rh_G_occipital_sup	0.115811657	0.109108321	0.039800972	-0.142332076	0.003019166	0.204205835	0.679499754	0.028744381	0.042498398	-0.140467594	0.064973606	0.127894043	0.000485005	0.239252959	0.249713732	0.079971477	0.107111351	0.111777718	0.091983297	0.11685695
lh_G_oc-temp_lat-fusifor	0.008676666	0.181125304	0.006435193	-0.187919234	0.901716123	-0.008593623	0.580507535	-0.038443577	0.268743178	-0.07684866	0.915489431	0.007384462	0.235160617	0.082472909	0.976631112	0.002038445	0.818914288	0.015930761	0.801546352	0.017489551
rh_G_oc-temp_lat-fusifor	0.057392424	0.131664035	0.075098788	-0.123384656	0.393774682	0.059292535	0.834887578	-0.014504134	0.137976217	-0.10295143	0.982748844	0.001504704	0.002621754	0.207112229	0.143660198	0.101496433	0.667640035	0.029874005	0.65640806	0.030951093
lh_G_oc-temp_med-Lingual	0.878657368	0.010623924	0.951244874	-0.004254888	0.040360893	0.141936496	0.807150224	0.016985683	0.105247039	-0.112371738	0.194980832	0.090002857	2.15E-05	0.289284953	0.008914145	0.180500299	0.064883964	0.127936457	0.056675042	0.132041658
rh_G_oc-temp_med-Lingual	0.105515547	0.112285677	0.088709898	-0.118042514	0.00034398	0.245290948	0.620513124	-0.034444804	0.093412924	-0.116349707	0.746612291	-0.022481961	2.23E-06	0.320536553	0.015439427	0.167347151	0.01471288	0.168536778	0.011881407	0.173727615
lh_G_oc-temp_med-Parahip	0.002937845	0.204771109	0.002604082	-0.207250553	0.002607889	0.207220681	0.519293142	-0.044822937	0.143384474	-0.10156599	0.89482977	0.009199122	0.079556971	0.121554604	0.928361163	-0.006256455	0.673071082	0.029355751	0.616799059	0.034811123
rh_G_oc-temp_med-Parahip	0.007247789	0.185242541	0.004206601	-0.197219709	0.018477266	0.162849203	0.606796629	-0.035802488	0.109837811	-0.110923466	0.398885478	-0.058655477	0.061880027	0.129386335	0.932896065	-0.005859445	0.924244388	0.006617035	0.89053188	0.009577371
lh_G_orbital	0.000686833	0.232979474	0.000487695	-0.23915448	0.011560895	0.174382063	0.546730713	-0.041920381	0.018391155	-0.16296751	0.254688323	0.079139728	0.027611206	0.152391455	0.845108049	-0.013594513	0.700398462	0.026771761	0.637562028	0.032775183
rh_G_orbital	1.73E-05	0.292451321	2.82E-05	-0.285340329	0.13990986	0.1024514	0.130373779	-0.10497105	0.033602636	-0.147057987	0.399653657	-0.058560147	0.558533171	0.040694083	0.080380982	-0.121225474	0.102225177	-0.113352443	0.10554524	-0.11227617
lh_G_pariet_inf-Angular	0.005350994	0.192005697	0.001221429	-0.222217836	0.911418182	-0.007741631	0.964210964	-0.003122439	0.111048516	-0.110549458	0.851663939	0.013012261	0.785242732	-0.018960777	0.113312212	-0.109858648	0.519998277	-0.044747385	0.588631392	-0.037621712
rh_G_pariet_inf-Angular	0.071430912	0.124957536	0.051182265	-0.135072072	0.37259272	0.061987579	0.590675975	-0.037415692	0.074808611	-0.123506792	0.499014164	-0.047018901	0.126708423	0.105977306	0.729086324	-0.024097965	0.560282572	-0.040513391	0.575284169	-0.038974831
lh_G_pariet_inf-Supramar	0.027552689	0.152448242	0.003930032	-0.198670619	0.890302738	-0.009597546	0.831700384	0.014788291	0.112230194	-0.110187485	0.109391055	-0.111062294	0.652347232	0.031342312	0.436657255	-0.054090027	0.995593584	-0.000384315	0.935431042	0.005637603
rh_G_pariet_inf-Supramar	0.02612392	0.153867902	0.020758725	-0.159876801	0.889473328	-0.009670576	0.26914674	-0.076784101	0.137517671	-0.103070793	0.089652368	-0.117697635	0.240554184	-0.081533556	0.026232491	-0.153757715	0.099549558	-0.114240083	0.100592443	-0.113891886
lh_G_parietal_sup	0.008232312	0.1823367	0.001153335	-0.223312796	0.226349595	0.084040604	0.623967972	-0.034104902	0.056162611	-0.132313822	0.795245552	-0.018057175	0.750865449	0.022091635	0.168348029	-0.095640861	0.855279066	-0.012691577	0.934872557	-0.005686472
rh_G_parietal_sup	0.02953987	0.150575064	0.019343953	-0.161684398	0.814956605	-0.016285242	0.289865904	-0.073554067	0.056636835	-0.132061881	0.902471048	-0.008527284	0.756242431	0.021599157	0.224898758	-0.084302859	0.25441928	-0.079184423	0.268781002	-0.076842607
lh_G_postcentral	0.003050019	0.20399498	0.000291428	-0.248151645	0.049631984	0.135976145	0.918120023	-0.007153784	0.202116868	-0.088588928	0.970227307	0.002597272	0.1715273	0.094934611	0.536413667	-0.043003037	0.877618681	0.010715578	0.823746554	0.015498501
rh_G_postcentral	0.001781787	0.214876635	0.001119583	-0.223877703	0.813258217	0.016437491	0.352518744	-0.064630068	0.216203049	-0.085900447	0.41781773	-0.056336957	0.643770865	0.032171821	0.157273055	-0.098181674	0.236692301	-0.082204625	0.231348865	-0.083145937
lh_G_precentral	0.000464068	0.240036956	0.000297865	-0.247776593	0.006163907	0.188880336	0.407373249	-0.057608157	0.007692553	-0.1838889	0.428579707	0.055046407	0.030682059	0.14954661	0.86480778	-0.011847586	0.867083741	0.011646256	0.808997861	0.016819748
rh_G_precentral	0.002861797	0.205312703	0.001913063	-0.213467572	0.358139505	0.063880919	0.651527597	-0.031421395	0.265297878	-0.077402532	0.429167362	-0.054976481	0.676277863	0.029050506	0.252839176	-0.079447581	0.543001479	-0.042310544	0.575188517	-0.038984581
lh_G_precuneus	0.015112186	0.16787677	0.022274427	-0.158054914	0.0375489	0.143972112	0.809735456	-0.016753532	0.064930046	-0.127914647	0.80685191	0.017012483	0.000183193	0.255989607	0.114137138	0.10960959	0.29404186	0.072921992	0.268561461	0.076877752
rh_G_precuneus	0.070070023	0.125557847	0.064970186	-0.12789566	0.685777884	-0.028149448	0.374958725	-0.061681984	0.093776847	-0.116221573	0.794516973	0.018122887	0.018384227	0.162977049	0.427852206	0.055133051	0.924389374	-0.006604333	0.911131562	-0.007766783
lh_G_rectus	0.000212184	0.253536005	0.000168116	-0.257412788	0.967542951	0.00283157	0.060352081	-0.130146116	0.00627671	-0.188476199	0.278201409	-0.075352569	0.16118315	-0.097269746	0.006327892	-0.188294967	0.049970044	-0.135777017	0.056420909	-0.132176379
rh_G_rectus	5.42E-05	0.275453397	8.55E-05	-0.268347453	0.394960886	0.059144235	0.499114748	-0.047007895	0.018259467	-0.16314937	0.450372912	-0.052488949	0.57406996	-0.039098648	0.023311136	-0.156869493	0.006508688	-0.187665093	0.00701992	-0.185964978
lh_G_subcallosal	0.305280273	0.071250035	0.130685317	-0.104886534	0.624963831	0.034007075	0.574674271	0.039037009	0.117120555	-0.108720424	0.672727535	0.029388486	0.472291876	-0.049986019	0.166726252	-0.096004959	0.403092686	-0.058134703	0.451106964	-0.052404043
rh_G_subcallosal	0.049500153	0.136054104	0.074124418	-0.123796298	0.203791918	-0.088262293	0.469733673	-0.050274784	0.695136368	-0.027266376	0.679821496	-0.028713842	0.179840224	-0.093132789	0.087704272	-0.118413753	0.052013059	-0.134596914	0.048951511	-0.136380415
lh_G_temp_sup-G_T_transv	0.007981861	0.183045312	0.008581798	-0.181379233	0.416101692	0.056544524	0.430961225	-0.054763366	0.056438055	-0.132167274	0.953992321	-0.004014844	0.148948501	0.100181576	0.868080022	-0.011558157	0.835105072	0.014484752	0.785061114	0.018977212
rh_G_temp_sup-G_T_transv	0.383722413	0.060560229	0.365028747	-0.062972649	0.000877401	0.22846238	0.328147295	-0.067968849	0.171084524	-0.095032383	0.203903726	0.088240559	9.14E-05	0.267283721	0.059566236	0.130543064	0.195733237	0.08985202	0.181166039	0.092851144
lh_G_temp_sup-Lateral	0.000117918	0.263205719	0.00017048	-0.257181969	0.017580539	0.164105461	0.41906616	-0.056186264	0.042036926	-0.140779375	0.365837141	-0.062866771	0.115951492	0.109066717	0.498950148	-0.047025906	0.859237561	-0.012340742	0.909449296	-0.007914432
rh_G_temp_sup-Lateral	0.057794562	0.131454055	0.035698184	-0.145383283	0.001031483	0.225429393	0.742821734	-0.022830426	0.123751048	-0.106805725	0.861517034	0.012138857	0.001768871	0.215020344	0.44257821	0.053395403	0.437767273	0.053959397	0.391681859	0.059554836
lh_G_temp_sup-Plan_polar	0.001698064	0.215825612	0.001383587	-0.219820239	0.277973505	0.07538821	0.503563648	-0.046522257	0.108760129	-0.111259112	0.741780027	-0.022926289	0.12033798	0.107781085	0.671972675	-0.029460435	0.930666246	-0.006054631	0.962522861	-0.003269824
rh_G_temp_sup-Plan_polar	0.001643742	0.216464468	0.003355697	-0.20200416	0.391322887	0.059599912	0.085206431	-0.119350838	0.145007537	-0.10115799	0.168843024	-0.095530253	0.539163614	-0.042713459	0.077734578	-0.122292404	0.387682666	-0.060058431	0.419942932	-0.056080588
lh_G_temp_sup-Plan_tempo	0.033663371	0.147008218	0.054547816	-0.133185125	0.006175881	0.188837125	0.532141751	-0.043454359	0.201287723	-0.088751336	0.922145206	-0.006800965	0.032147997	0.148273431	0.41055007	0.057219495	0.327287937	0.068089427	0.283642102	0.074507508
rh_G_temp_sup-Plan_tempo	0.614724155	0.035016189	0.726824826	-0.024307415	0.000140076	0.260409854	0.714922752	0.025413393	0.392140868	-0.059497235	0.533555594	0.043304788	1.29E-05	0.296661428	0.017232912	0.164607502	0.033231119	0.147364096	0.028736184	0.151319269
lh_G_temporal_inf	0.000271416	0.249368982	0.00026293	-0.249910631	0.007396664	0.1847814	0.350887455	-0.064848891	0.013439528	-0.170751708	0.898488427	0.008877342	0.154896023	0.09874442	0.540113326	-0.042613622	0.849723891	0.013184467	0.785631486	0.018925601
rh_G_temporal_inf	0.002486343	0.208194463	0.00375126	-0.199658278	0.249012347	0.080089669	0.57765721	-0.038733198	0.068539397	-0.126244491	0.438143856	0.053915122	0.064142884	0.128288947	0.982271649	-0.001546333	0.610978008	-0.035387194	0.604998736	-0.035981444
lh_G_temporal_middle	0.012848389	0.171843182	0.008500729	-0.181598206	0.004044612	0.198058695	0.944969412	0.004803366	0.059746014	-0.130451875	0.566869716	0.039835433	0.092774024	0.116575624	0.945033672	-0.004797748	0.737974901	0.023276824	0.680991897	0.028602794
rh_G_temporal_middle	0.015020261	0.168027349	0.013395409	-0.170831699	0.001298202	0.221048525	0.696040708	-0.027181275	0.17897249	-0.093317953	0.291092529	0.073367778	8.81E-05	0.267878227	0.161093972	0.097290358	0.144732935	0.101226774	0.130155313	0.105030411
lh_Lat_Fis-ant-Horizont	0.213755721	0.086358323	0.234696437	-0.082554455	0.001466679	0.218689854	0.952821007	-0.004117176	0.355102963	-0.064284714	0.475846048	0.049586247	6.51E-05	0.272625468	0.044731048	0.138998114	0.03833797	0.143388264	0.033818845	0.146881164
rh_Lat_Fis-ant-Horizont	0.019174856	0.161908052	0.018501998	-0.162815312	0.982268108	0.001546642	0.316789624	-0.069579271	0.028536214	-0.151507199	0.892523708	-0.00940204	0.153494582	0.099079258	0.855104328	0.012707071	0.676228189	-0.02905523	0.689794532	-0.027769891
lh_Lat_Fis-ant-Vertical	0.03081812	0.149426284	0.015389288	-0.167427658	0.125830485	0.106221658	0.994260362	-0.000500596	0.042260673	-0.14062785	0.396903061	-0.058902	0.01453371	0.168838033	0.610121264	0.035472183	0.391572646	0.059568548	0.359712606	0.063672571
rh_Lat_Fis-ant-Vertical	0.02848312	0.151557286	0.056380573	-0.132197808	0.790218832	0.018510875	0.525739513	-0.044134175	0.050178466	-0.135654808	0.984076166	0.001388915	0.007512296	0.184428896	0.274218248	0.075978347	0.340513821	0.066255682	0.337421237	0.066680326
lh_Lat_Fis-post	0.284546121	0.074368153	0.238783716	-0.081840261	7.54E-05	0.270321249	0.802931388	-0.017364933	0.183325976	-0.092395541	0.777475961	0.019664575	6.78E-06	0.305645495	0.022377511	0.157934935	0.016473938	0.165735011	0.013343734	0.170925683
rh_Lat_Fis-post	0.97842942	0.001881541	0.958882508	-0.003587706	0.003013451	0.204245108	0.964098495	-0.003132258	0.707573363	-0.026099502	0.62516951	0.033986879	8.23E-06	0.302984082	0.006983986	0.186080807	0.013256241	0.171085543	0.011623873	0.174252219
lh_Pole_occipital	0.038167742	0.143513356	0.039374334	-0.142636652	0.698315825	0.026967358	0.318498646	-0.069334579	0.002884501	-0.205149661	0.245741365	-0.080643944	0.496296088	-0.047316759	0.135226128	-0.103671909	0.652759726	-0.031302528	0.718755415	-0.025056567
rh_Pole_occipital	0.00198585	0.212723882	0.00236147	-0.209241016	0.348198644	-0.065210975	0.05181857	-0.13470758	0.037339774	-0.144128585	0.127239537	-0.105830118	0.019828663	-0.161052568	0.007997662	-0.183000027	0.009064459	-0.180112285	0.00906374	-0.180114129
lh_Pole_temporal	9.82E-05	0.266147901	1.33E-05	-0.29626946	0.146723233	0.100730463	0.081267695	-0.120874324	0.026735871	-0.153251901	0.8038452	-0.017282743	0.826280316	-0.015272087	0.046736704	-0.137729517	0.088003034	-0.118303107	0.094332186	-0.116026803
rh_Pole_temporal	8.94E-06	0.301823358	6.44E-06	-0.306370989	0.259788202	0.078298596	0.25442038	-0.07918424	0.02986516	-0.150278758	0.540013984	-0.042624061	0.217814877	0.085600907	0.318563929	-0.069325249	0.110898641	-0.110595583	0.117057294	-0.108739094
lh_S_calcarine	0.000747605	0.231425305	0.00026646	-0.24968337	0.432575465	0.054572027	0.348046229	-0.065231552	0.065716155	-0.127544539	0.457880394	-0.051624201	0.323898608	0.068566989	0.529911067	-0.043690751	0.337940354	-0.066608873	0.352551184	-0.064625723
rh_S_calcarine	0.005924159	0.189761718	0.004808136	-0.194339365	0.976789397	-0.002024634	0.360334991	-0.063590297	0.301780738	-0.071766235	0.534018327	-0.043255879	0.18735705	0.0915557	0.912041358	-0.007686947	0.894505561	-0.009227645	0.89636165	-0.009064369
lh_S_central	0.007191302	0.185419721	0.001401351	-0.219573459	0.144969871	0.101167419	0.428074367	-0.055106583	0.191327722	-0.090741295	0.024586339	-0.155472151	0.524289289	0.044288748	0.408382948	-0.057484433	0.932260382	-0.005915084	0.967492573	-0.002835967
rh_S_central	0.054922278	0.132981193	0.041706904	-0.141004114	0.53102112	0.043573053	0.294823737	-0.072804313	0.360023826	-0.063631419	0.000403419	-0.242508522	0.816859369	0.016114764	0.360583735	-0.063557439	0.287319201	-0.073942529	0.296941791	-0.072486566
lh_S_cingul-Marginalis	0.065496143	0.127647756	0.019559651	-0.161401554	0.986828404	0.001148834	0.621376882	-0.034359748	0.034692586	-0.146176219	0.4377642	-0.053959758	0.19157479	0.09069103	0.880726805	0.01044137	0.522146247	-0.044517563	0.535757806	-0.04307221
rh_S_cingul-Marginalis	0.032600484	0.147890424	0.026346821	-0.153642106	0.333444925	0.06722998	0.456220177	-0.051814746	0.059622911	-0.130514292	0.800751782	0.017561068	0.002106962	0.211539781	0.245946896	0.080608965	0.630307848	0.033483249	0.61415718	0.035072276
lh_S_circular_insula_ant	0.180401544	0.09301336	0.207404101	-0.08756446	0.037537366	0.143980724	0.782216469	-0.019234773	0.137979903	-0.102950471	0.543385909	0.042270263	0.000150559	0.259228746	0.093458478	0.116333646	0.139173959	0.102641074	0.128146661	0.10557982
rh_S_circular_insula_ant	0.001208439	0.22242232	0.001523118	-0.217955009	0.486966642	0.048345763	0.200958128	-0.08881603	0.10698847	-0.11181662	0.422210617	-0.055807865	0.135558892	0.103584136	0.818163519	-0.015997974	0.540212304	-0.042603222	0.551581943	-0.041414782
lh_S_circular_insula_inf	0.197039615	0.089591127	0.184137589	-0.092225365	0.000183117	0.255996428	0.904500021	0.008349028	0.316724431	-0.069588622	0.739174902	0.023166215	0.000709003	0.23239831	0.141916874	0.101937949	0.107713948	0.111587455	0.092000606	0.116850771
rh_S_circular_insula_inf	0.198368053	0.089327114	0.180447565	-0.093003581	0.000704597	0.23251247	0.980288193	-0.001719371	0.341809116	-0.066078555	0.665649147	0.030064396	0.000349806	0.244999276	0.12156086	0.10742918	0.142760602	0.101723753	0.129190359	0.105293524
lh_S_circular_insula_sup	0.071001639	0.125145883	0.059032968	-0.130814893	0.000722205	0.232060146	0.977303232	-0.001979801	0.15331964	-0.099121217	0.494524333	0.04751138	1.71E-05	0.292673961	0.056607586	0.132077369	0.048659215	0.136555508	0.042450965	0.14049951
rh_S_circular_insula_sup	0.163594883	0.096715516	0.169471062	-0.095390263	0.008188344	0.182459702	0.463645475	-0.050965502	0.259471334	-0.078350525	0.522074206	0.044525263	5.59E-06	0.308298671	0.037176543	0.144251233	0.056283547	0.132249406	0.050229206	0.13562512
lh_S_collat_transv_ant	0.071120409	0.125093679	0.087084105	-0.118644397	0.016590654	0.165558713	0.731081827	-0.023913331	0.37220902	-0.062037251	0.756910705	0.021538025	0.001391652	0.219707842	0.185983114	0.091840445	0.173249586	0.094556075	0.165319672	0.096322889
rh_S_collat_transv_ant	0.084272971	0.119706695	0.132163997	-0.104487486	0.000876076	0.228490524	0.754245989	-0.021781884	0.166969918	-0.095950086	0.616715318	0.034819394	0.000141741	0.260216884	0.125576596	0.106292568	0.200308117	0.088943842	0.183760321	0.0923044
lh_S_collat_transv_post	0.022500962	0.157791879	0.03099353	-0.149271825	0.303508643	-0.071510869	0.515831973	-0.045194551	0.542459739	-0.042367332	0.912158093	0.007676704	0.399655855	0.058559874	0.901880809	-0.008579151	0.78885212	-0.018634366	0.794049887	-0.018165023
rh_S_collat_transv_post	0.596528487	0.036827759	0.500829578	-0.046820437	0.702315336	-0.026591917	0.778324405	-0.019587596	0.691829054	-0.027577951	0.264023309	-0.077608679	0.052955551	0.134065442	0.317344508	0.06949973	0.403613408	-0.058070473	0.39487075	-0.059155495
lh_S_front_inf	0.064718093	0.128015065	0.030733339	-0.149501206	0.761005862	0.02116377	0.704435096	-0.026393243	0.117114819	-0.108722117	0.822965815	-0.0155683	0.696558647	0.027132554	0.412385176	-0.05699579	0.830177474	-0.014924153	0.872725522	-0.011147603
rh_S_front_inf	0.002540953	0.207751721	0.002351642	-0.209325497	0.819523413	-0.01587624	0.212163748	-0.086658187	0.046079658	-0.138140004	0.578015127	-0.038696793	0.749497532	0.022217097	0.25094075	-0.079765262	0.218166301	-0.085535809	0.225910215	-0.0841199
lh_S_front_middle	0.014709227	0.168542889	0.018803291	-0.162405576	0.200979955	-0.088811744	0.298046642	-0.072321415	0.040601826	-0.141767699	0.869923637	-0.011395177	0.172941152	-0.094623659	0.048372491	-0.136728116	0.085089854	-0.119395108	0.086604461	-0.118823684
rh_S_front_middle	0.00070122	0.232600401	0.001242472	-0.221890777	0.455844387	-0.051857929	0.340278565	-0.066287899	0.468209915	-0.050447193	0.103945322	-0.112791433	0.034455123	-0.146366303	0.00520294	-0.19262029	0.024287488	-0.155793929	0.023938302	-0.156174248
lh_S_front_sup	0.014455431	0.168970673	0.012053638	-0.173382333	0.839343377	-0.014107275	0.448777088	-0.052673803	0.274315185	-0.075963045	0.360834333	-0.063524351	0.490261874	-0.04798112	0.097312258	-0.114996932	0.259296976	-0.078379118	0.27254035	-0.0762438
rh_S_front_sup	0.069267298	0.125916409	0.069026702	-0.126024539	0.063616405	-0.128541397	0.089250788	-0.117844229	0.084051439	-0.119791612	0.278781172	-0.075261992	0.620913055	-0.034405416	0.112416082	-0.110130815	0.05649241	-0.132138425	0.051039429	-0.13515441
lh_S_interm_prim-Jensen	0.46491182	0.050821423	0.23550812	-0.082411934	0.751378743	0.022044575	0.413750279	0.05682976	0.533247485	-0.043337366	0.582498384	-0.03824168	0.106361813	0.112015556	0.778715368	0.019552132	0.508436948	0.045992866	0.466201238	0.050674941
rh_S_interm_prim-Jensen	0.171403333	0.094961966	0.214071573	-0.086299019	0.091200131	0.117137494	0.5541809	-0.041144811	0.661726015	-0.030440226	0.211924206	0.086703447	0.155633966	0.098569025	0.761955889	0.021077034	0.710961135	0.025782924	0.713787634	0.025519201
lh_S_intrapariet_and_P_trans	0.007615999	0.184116842	0.009935175	-0.177970773	0.083417687	0.12003554	0.411599884	-0.057091448	0.112876063	-0.109990901	0.667843148	-0.029854593	0.009507349	0.179001292	0.581364914	0.038356589	0.397817746	0.058788163	0.370079622	0.062313483
rh_S_intrapariet_and_P_trans	0.007535595	0.184358455	0.004035764	-0.19810539	0.53984266	0.042642066	0.337024078	-0.066735039	0.06801582	-0.12648224	0.436640884	-0.054091955	0.380759078	0.06093777	0.38402775	-0.060521428	0.684579524	-0.028262849	0.722891969	-0.02467218
lh_S_oc_middle_and_Lunatus	0.007821862	0.183508423	0.015934605	-0.16656409	0.30320198	0.071556121	0.486242044	-0.048426123	0.105321221	-0.112347944	0.143457726	0.101547501	0.465422738	0.050763354	0.783168083	-0.019148583	0.809836457	-0.016744466	0.835492938	-0.01445019
rh_S_oc_middle_and_Lunatus	0.073466908	0.124076565	0.012010014	-0.173469375	0.718338207	0.025095377	0.371025275	-0.06219069	0.18425428	-0.092200943	0.203013819	-0.08841378	0.745846248	-0.022552338	0.150980005	-0.099685883	0.137180029	-0.103158878	0.15255873	-0.099304142
lh_S_oc_sup_and_transversal	0.003432958	0.201527005	0.00200451	-0.212537226	0.959166348	0.003562918	0.511491515	-0.045662392	0.137729215	-0.103015688	0.978176566	0.001903602	0.083127825	0.120147603	0.98969267	0.000898995	0.832911328	-0.0146803	0.859989689	-0.012274117
rh_S_oc_sup_and_transversal	0.00630085	0.188390557	0.004982456	-0.193565277	0.145998605	0.100910564	0.669287522	-0.029716622	0.031455968	-0.148868163	0.658730795	-0.030727758	0.030693999	0.149536032	0.919348139	0.007046117	0.785879329	0.018903177	0.748478233	0.022310632
lh_S_occipital_ant	0.019633975	0.16130472	0.030925077	-0.149332013	0.930341674	0.006083046	0.341931455	-0.066061847	0.033672443	-0.147000791	0.590950301	-0.037388075	0.041250939	0.14131709	0.612320246	0.035254149	0.825836518	0.015311733	0.802364267	0.017415953
rh_S_occipital_ant	0.0456375	0.138419003	0.018631571	-0.162638398	0.77642593	-0.019759877	0.665718417	-0.030057767	0.280844731	-0.074940624	0.755748952	0.021644309	0.880844866	0.010430958	0.358866334	-0.063784584	0.930400946	0.006077857	0.87416498	0.011020467
lh_S_oc-temp_lat	0.21574578	0.085985716	0.280564114	-0.074984232	0.513844129	0.04540856	0.483208619	0.048763237	0.536864885	-0.042955472	0.704472956	0.026389697	0.001286748	0.221218887	0.19240241	0.090522998	0.198841212	0.089233388	0.190276655	0.090955661
rh_S_oc-temp_lat	0.089718493	0.117673546	0.119537625	-0.108012908	0.314115869	0.069963821	0.407825814	-0.057552679	0.250915345	-0.079769524	0.947489924	0.004583038	0.039550129	0.142510817	0.626955893	0.033811589	0.957250865	-0.003730208	0.970086809	-0.002609535
lh_S_oc-temp_med_and_Lingual	0.470851354	0.050148517	0.557469955	-0.040804034	0.57205368	-0.039304527	0.680214107	-0.028676582	0.353915023	-0.064443274	0.715051514	-0.025401394	0.106904396	0.111843256	0.355898303	0.064178743	0.881357793	0.010385722	0.885677055	0.010004975
rh_S_oc-temp_med_and_Lingual	0.262121358	0.077917569	0.276358714	-0.075641309	0.001159743	0.223207252	0.730983229	-0.02392245	0.282962746	-0.074612427	0.643715218	0.032177218	0.000176783	0.256580723	0.084044036	0.119794453	0.070161048	0.125517399	0.062021908	0.129316569
lh_S_orbital_lateral	0.001462799	0.218741324	0.001492509	-0.218350393	0.689493003	0.027798356	0.15995927	-0.097553381	0.050426269	-0.135510055	0.505646423	0.046295677	0.712479113	0.025641246	0.326484125	-0.068202395	0.184267534	-0.09219817	0.194226731	-0.090154459
rh_S_orbital_lateral	0.073223361	0.124180895	0.153780915	-0.099010659	0.139439017	-0.102572669	0.325243902	0.06837705	0.112850028	-0.109998809	0.423322275	-0.055674483	0.722825347	0.024678365	0.806313097	-0.017060896	0.633542537	-0.033167096	0.638066816	-0.032726038
lh_S_orbital_med-olfact	0.234140557	0.08265226	0.260148002	-0.078239684	0.722130162	-0.024742914	0.908962361	0.007957176	0.468494947	-0.050414919	0.322777892	-0.06872561	0.04474807	0.13898715	0.323855652	0.068573062	0.225703586	0.08415723	0.219603559	0.085270346
rh_S_orbital_med-olfact	0.018944834	0.162215052	0.018760131	-0.162463919	0.877497278	0.010726292	0.393499756	-0.059326944	0.17386728	-0.094420995	0.764259144	-0.020866887	0.112620853	0.110068474	0.827249432	0.01518553	0.868316852	0.011537217	0.844262575	0.01366967
lh_S_orbital-H_Shaped	8.34E-05	0.268734366	0.000125868	-0.262150049	0.085422675	-0.119268847	0.295125855	-0.072758897	0.032614509	-0.147878625	0.350913492	-0.064845394	0.019482352	-0.161502603	0.002753964	-0.20610346	0.025829175	-0.154169026	0.027828768	-0.152181223
rh_S_orbital-H_Shaped	5.34E-07	0.338533352	4.47E-07	-0.340695473	0.08965456	-0.117696836	0.010669238	-0.176290696	0.01548118	-0.167280283	0.453767997	-0.052096895	0.012374732	-0.172750045	0.000132897	-0.261267352	0.000224514	-0.252586232	0.000203001	-0.254277439
lh_S_parieto_occipital	0.046442895	0.137912473	0.022601082	-0.157676356	0.94099883	-0.005150547	0.812139392	-0.016537828	0.09935313	-0.114305989	0.800214712	-0.017609418	0.037268155	0.144182342	0.513988111	0.045393044	0.597192073	0.036761262	0.563463968	0.040185484
rh_S_parieto_occipital	0.035204523	0.145770147	0.030145967	-0.150025178	0.263947629	-0.077620941	0.484179796	-0.048655183	0.098761534	-0.114505108	0.640144434	-0.032523936	0.163092014	0.096830571	0.761711185	0.021099372	0.723167979	-0.024646559	0.725570119	-0.024423714
lh_S_pericallosal	0.460512471	0.051322901	0.468896801	-0.050369436	0.000583391	0.235943289	0.901329205	-0.008627626	0.380956488	-0.060912564	0.601390123	0.036341349	0.000184476	0.25587352	0.056594811	0.132084136	0.043366976	0.139888392	0.037627152	0.143913752
rh_S_pericallosal	0.548475862	0.041738248	0.562689736	-0.040265202	0.000618838	0.23487654	0.960610505	-0.003436805	0.419172266	-0.056173468	0.594029804	0.03707845	9.44E-05	0.266771706	0.038320171	0.143401322	0.033361882	0.147256025	0.028828812	0.151232596
lh_S_postcentral	0.004445894	0.196032087	0.00159021	-0.217113182	0.920532211	-0.006942327	0.521758254	-0.04455904	0.045572475	-0.138460224	0.021830968	-0.158576578	0.952125954	0.004177903	0.15660027	-0.098340297	0.492993723	-0.047679811	0.527540651	-0.043942502
rh_S_postcentral	0.010210906	0.177327222	0.007353082	-0.184915531	0.964524854	0.003095035	0.243708922	-0.080990936	0.039677022	-0.142420279	0.080220372	-0.121289411	0.430560783	0.054810895	0.370857889	-0.062212411	0.429391697	-0.054949801	0.449410872	-0.052600344
lh_S_precentral-inf-part	0.03031398	0.149874418	0.013056188	-0.171454572	0.804049758	-0.017264348	0.683282741	-0.028385648	0.085380839	-0.119284697	0.464958865	-0.050816075	0.083689933	0.119930572	0.922964255	0.006729194	0.651119875	0.031460749	0.63270029	0.03324935
rh_S_precentral-inf-part	0.083482915	0.120010365	0.085411019	-0.119273263	0.356996776	-0.064032625	0.532233301	-0.043444668	0.122987804	-0.10702201	0.393915223	-0.05927495	0.175414346	0.094084229	0.93914335	-0.005312831	0.904130145	-0.00838152	0.909709996	-0.007891549
lh_S_precentral-sup-part	0.002797517	0.205780758	0.001061431	-0.224888712	0.919608624	-0.007023283	0.72457968	-0.024515566	0.084859754	-0.119482632	0.4740135	-0.049792167	0.101847055	0.113476762	0.925449137	-0.006511495	0.848393379	-0.013302615	0.879895413	-0.010514702
rh_S_precentral-sup-part	9.31E-05	0.266990442	0.000192428	-0.255170927	0.52369919	0.044351705	0.344287098	-0.065740881	0.292494584	-0.073155486	0.024827188	-0.155215264	0.786146102	-0.018879043	0.061520593	-0.129563667	0.113650288	-0.109756406	0.114661235	-0.109452087
lh_S_suborbital	0.119841585	0.107924724	0.142776247	-0.10171979	0.302308883	0.071688079	0.589537805	-0.037530338	0.168951476	-0.095506051	0.07300777	-0.124273484	0.390591978	0.05969177	0.921991417	-0.006814442	0.790944667	-0.018445315	0.78111068	-0.019334965
rh_S_suborbital	0.005622371	0.190917714	0.01248112	-0.172543732	0.78058613	0.019382506	0.780777964	-0.019365119	0.346457431	-0.065446394	0.955010134	0.003925931	0.679058477	0.028786276	0.347466007	-0.065309939	0.350649872	-0.064880815	0.353218344	-0.064536417
lh_S_subparietal	0.010403298	0.176887218	0.009124059	-0.179960014	0.304114187	0.071421603	0.320358371	-0.069069278	0.168944267	-0.09550766	0.544198872	0.042185126	0.024475076	0.155591555	0.580123788	0.038482531	0.462016162	0.051151199	0.446598915	0.052926714
rh_S_subparietal	0.00392127	0.198718071	0.003680536	-0.200060766	0.47880399	-0.049254776	0.487790951	-0.048254423	0.083286235	-0.120086321	0.536044801	-0.043041936	0.516668413	0.045104628	0.411550124	-0.057097513	0.581151472	-0.038378239	0.582470339	-0.038244522
lh_S_temporal_inf	0.000552936	0.236908767	0.001232069	-0.222051825	0.02958461	0.150534146	0.114854428	-0.10939417	0.080726656	-0.121088213	0.62843732	-0.033666384	0.023237597	0.156952067	0.981661325	0.001599577	0.79129826	-0.018413383	0.8178611	-0.016025052
rh_S_temporal_inf	0.012110383	0.173269522	0.02319878	-0.156995744	0.814603264	0.01631691	0.618091279	-0.034683563	0.02468892	-0.155362475	0.044051166	-0.13943896	0.364048604	0.063101216	0.851334619	-0.013041487	0.429377394	-0.054951502	0.457393811	-0.051680006
lh_S_temporal_sup	0.048814898	0.136462141	0.051257441	-0.135028814	0.270992878	0.076489604	0.855435223	0.012677731	0.08884162	-0.117994137	0.515507613	0.045229442	0.000646162	0.234092129	0.096753416	0.115188133	0.162139577	0.097049215	0.145898961	0.100935383
rh_S_temporal_sup	0.165089587	0.096375088	0.198904099	-0.089220943	0.057825941	0.131437721	0.732878725	-0.023747216	0.290673925	-0.073431293	0.945944227	0.004718148	8.36E-06	0.302765062	0.017331924	0.164463618	0.067500979	0.126717485	0.063916182	0.128397443
lh_S_temporal_transverse	0.27500498	0.075854262	0.275627827	-0.075756195	0.098734021	0.114514392	0.721049239	-0.024843322	0.109890949	-0.110906983	0.055977683	0.132412546	0.13605873	0.103452605	0.552559265	0.041313189	0.670932669	0.029559613	0.627237678	0.033783958
rh_S_temporal_transverse	0.422441563	0.055780138	0.420964087	-0.055957673	0.001925588	0.213337786	0.988163977	0.001032336	0.459009259	-0.051494859	0.653999308	0.031183033	1.65E-05	0.293112573	0.014992182	0.168073504	0.03129729	0.1490061	0.027219424	0.15277364
p-values not corrected for multiple comparisons
