## Supplementary material for "The impact of FreeSurfer versions on structural neuroimaging analyses of Parkinson’s disease": Table S1: Table_S18.csv

Table S18
Correlation between quality metrics and software variability in surface area across PD in PPMI (FreeSurfer 7 vs 6)
	cjv	cjv	cnr	cnr	fber	fber	qi_1	qi_1	qi_2	qi_2	rpve_gm	rpve_gm	snr_gm	snr_gm	snr_total	snr_total	snrd_gm	snrd_gm	snrd_total	snrd_total
	p	r	p	r	p	r	p	r	p	r	p	r	p	r	p	r	p	r	p	r
lh_G_and_S_frontomargin	0.00179668	0.214712098	0.001641318	-0.216493427	0.889538128	-0.00966487	0.728574458	-0.024145353	0.021774882	-0.158643205	0.229177566	0.083532816	0.881821914	-0.010344795	0.093593407	-0.116286111	0.47823799	-0.049318116	0.518566429	-0.044900856
rh_G_and_S_frontomargin	0.061063092	0.129790618	0.035947014	-0.145189999	0.446419818	0.052947541	0.210687724	0.086937657	0.212494632	-0.086595729	0.581252203	0.038368021	0.345149526	0.06562372	0.710818777	-0.025796216	0.98260853	0.001516945	0.955541702	0.003879497
lh_G_and_S_occipital_inf	0.024028175	0.156075908	0.030784396	-0.149456065	0.629825507	-0.03353045	0.714133839	-0.025486924	0.085757347	-0.119142282	0.883980476	-0.010154494	0.950448425	-0.004324483	0.344751933	-0.06567771	0.6552101	-0.031066402	0.672398872	-0.029419808
rh_G_and_S_occipital_inf	0.161670738	0.097157196	0.174023183	-0.094386958	0.484616057	0.048606683	0.833724869	-0.014607768	0.071664656	-0.124855366	0.639163675	0.032619306	0.237801694	0.082011068	0.65298502	0.031280803	0.921814284	0.006829965	0.877958116	0.010685624
lh_G_and_S_paracentral	0.000876667	0.228477964	0.000291382	-0.248154388	0.513962091	-0.045395848	0.981792863	0.001588102	0.032857636	-0.14767477	0.023624944	-0.156519633	0.260894418	-0.078117649	0.010641831	-0.176351562	0.051289584	-0.135010334	0.054033962	-0.133466866
rh_G_and_S_paracentral	0.016140766	0.166244323	0.005519504	-0.191324467	0.077331659	0.12245741	0.075944333	-0.123030932	0.885651631	-0.010007215	0.018740012	-0.162491155	0.037226198	-0.144213876	0.003614887	-0.200440677	0.016955703	-0.165014206	0.017004529	-0.164942152
lh_G_and_S_subcentral	0.006010963	0.189438979	0.010461222	-0.176756151	0.018385828	0.162974844	0.360052141	-0.063627676	0.206462558	-0.087745505	0.864603331	-0.011865676	0.032782266	0.147737828	0.733573483	0.023683025	0.584718024	0.038016957	0.548131958	0.041774117
rh_G_and_S_subcentral	0.418413687	0.056264988	0.390925936	-0.059649787	0.801190522	-0.017521576	0.142789538	-0.101716424	0.668777199	-0.029765356	0.896193917	-0.009079122	0.27874534	0.075267586	0.978388874	-0.001885078	0.660094528	-0.030596779	0.618439314	-0.034649227
lh_G_and_S_transv_frontopol	0.279465573	0.075155229	0.262895374	-0.077791679	0.416005882	-0.056556128	0.971922123	-0.00244936	0.600131911	0.036467064	0.012353454	0.172791496	0.4396588	0.053737231	0.787913155	-0.01871924	0.595878469	0.036892929	0.587534793	0.037732345
rh_G_and_S_transv_frontopol	0.452024786	0.052297989	0.533787305	-0.043280294	0.460746629	0.051296143	0.003403925	0.201705162	0.497430292	-0.047192364	0.037496977	0.144010894	0.011620236	0.1742597	0.258431514	0.078521239	0.341551811	0.066113706	0.32957156	0.067769456
lh_G_and_S_cingul-Ant	0.130314737	0.104987085	0.166636463	-0.096025194	0.042376899	0.140549405	0.591383337	0.037344491	0.720896005	0.02485756	0.092143903	0.116799654	0.004956777	0.193677766	0.141138108	0.102136518	0.057773532	0.131465006	0.057156123	0.131787989
rh_G_and_S_cingul-Ant	0.000326963	0.246169968	0.001513803	-0.218074559	0.972819038	0.002371087	0.310481745	-0.070489938	0.018978948	-0.162169318	0.247220048	-0.080392746	0.701844842	0.026636043	0.282716576	-0.074650487	0.521700663	-0.044565198	0.535825433	-0.043065076
lh_G_and_S_cingul-Mid-Ant	0.003234598	0.202772413	0.002259611	-0.210132623	0.276264749	0.075656067	0.387958221	-0.060023631	0.030967903	-0.149294344	0.978939859	-0.001837006	0.093331052	0.116378588	0.86205062	-0.012091614	0.949536507	0.004404173	0.909427863	0.007916314
rh_G_and_S_cingul-Mid-Ant	0.002748963	0.206140815	0.006326287	-0.18830063	0.557696867	-0.04078056	0.312163103	-0.070246028	0.048745908	-0.136503485	0.16189075	-0.097106495	0.530261558	-0.043653575	0.088915867	-0.117966894	0.1211066	-0.107559579	0.117667817	-0.108559243
lh_G_and_S_cingul-Mid-Post	0.005257695	0.192391187	0.000547805	-0.237076232	0.656526222	0.030939724	0.968051664	0.002787166	0.062992504	-0.128842789	0.532533109	-0.043412937	0.992331187	0.000668858	0.138433907	-0.102832592	0.485587162	-0.048498806	0.549191154	-0.041663679
rh_G_and_S_cingul-Mid-Post	0.004626524	0.195173128	0.004720469	-0.194738235	0.555523125	0.041005626	0.129557233	-0.105193311	0.089169213	-0.117874072	0.255586912	-0.078990685	0.697815383	-0.02701439	0.065221024	-0.127777226	0.056711065	-0.132022602	0.055267635	-0.132794128
lh_G_cingul-Post-dorsal	0.015422315	0.167374602	0.014971107	-0.168108196	0.000219592	0.252959382	0.582723746	-0.038218846	0.281772334	-0.074796683	0.184852837	0.092075851	0.00309851	0.203667447	0.406932513	0.057662219	0.243588328	0.081011588	0.219841089	0.085226593
rh_G_cingul-Post-dorsal	0.135947049	0.103481961	0.152780067	-0.099250861	0.002597801	0.207299914	0.539790008	-0.0426476	0.283031747	-0.074601763	0.610912548	0.035393686	0.000679941	0.23316365	0.157407852	0.098149954	0.144568127	0.101268103	0.132522403	0.104391282
lh_G_cingul-Post-ventral	0.016960414	0.165402699	0.022158321	-0.158570173	0.828095895	-0.015146662	0.575197087	-0.03907837	0.372864787	-0.062102639	0.642541565	0.03236952	0.049691919	-0.136268027	0.059367099	-0.130959082	0.426546903	-0.055422875	0.436935352	-0.054188455
rh_G_cingul-Post-ventral	0.503429628	0.046536854	0.523253276	-0.044399304	0.000479371	0.239460779	0.9264873	-0.006420561	0.420152747	-0.056055319	0.571706844	0.039339976	0.000151059	0.259174341	0.049223122	0.136218493	0.035939803	0.145195585	0.031114905	0.149165383
lh_G_cuneus	0.159548059	0.097649044	0.019122443	-0.161977723	0.032732374	0.147779638	0.575715806	0.038930845	0.17282675	-0.09464875	0.444011226	0.053228082	0.110553966	0.110701845	0.929389401	0.00616642	0.327461842	0.06806501	0.276789664	0.075573665
rh_G_cuneus	0.040286858	0.141988535	0.033166525	-0.147417615	0.081702486	0.120703269	0.553706109	-0.041194085	0.409166562	-0.057388538	0.719065134	0.02502776	0.025858706	0.154138723	0.51548405	0.045231977	0.195866511	0.089825347	0.183084016	0.092446381
lh_G_front_inf-Opercular	0.020694606	0.15995638	0.019934218	-0.160916752	0.898522694	-0.00887433	0.866730591	-0.011677489	0.021411339	-0.159078709	0.106240169	-0.112054279	0.507985432	0.046041803	0.599506621	-0.036529584	0.51958248	0.04479193	0.479131787	0.049218111
rh_G_front_inf-Opercular	0.009643679	0.178668532	0.005914779	-0.189796846	0.78944906	0.018580421	0.316400284	-0.069635135	0.113552195	-0.109786047	0.238888946	-0.081821987	0.828823936	-0.015044953	0.089429317	-0.117778993	0.143195936	-0.101613612	0.14666918	-0.100743874
lh_G_front_inf-Orbital	0.016801472	0.165242998	0.015893318	-0.166628562	0.373778419	-0.061834285	0.247962715	-0.080266977	0.031717907	-0.148641754	0.26604787	-0.077281546	0.518498669	-0.044908124	0.137002891	-0.103205157	0.257055835	-0.078747821	0.276297104	-0.075650985
rh_G_front_inf-Orbital	0.26481328	0.07748083	0.188532601	-0.091313283	0.00425896	0.196954744	0.716832345	-0.025235525	0.249832511	-0.079951484	0.250114013	0.079904128	0.000622366	0.234773491	0.166275036	0.096106728	0.274394349	0.075950551	0.249803295	0.079956401
lh_G_front_inf-Triangul	0.049110397	0.136285604	0.01173114	-0.174032481	0.495699709	0.047382228	0.669007644	-0.029743348	0.080168137	-0.121310228	0.56631473	-0.039892407	0.958655463	0.003607534	0.214200922	-0.086274751	0.619002096	-0.034593722	0.657786347	-0.03081853
rh_G_front_inf-Triangul	6.45E-05	0.272768191	0.000118023	-0.26319135	0.267507287	-0.077046783	0.30275526	-0.071622093	0.086498473	-0.118863409	0.075370916	-0.123270464	0.045823295	-0.138301494	0.002652872	-0.206870716	0.053535229	-0.133742446	0.055238668	-0.132809781
lh_G_front_middle	4.96E-05	0.276826268	4.78E-05	-0.277374937	0.744135826	0.022709558	0.191121458	-0.090783294	0.019663001	-0.16126699	0.352856107	-0.064584893	0.876187735	0.010841875	0.102108557	-0.113390746	0.469157927	-0.050339892	0.487305871	-0.048308164
rh_G_front_middle	0.004924692	0.193819056	0.005020516	-0.193399507	0.707344238	-0.026120932	0.861103444	-0.012175479	0.024427713	-0.155642524	0.979573365	-0.001781735	0.52156723	0.044579467	0.339234293	-0.066431076	0.30297418	-0.071589754	0.327507552	-0.068058593
lh_G_front_sup	0.000179059	0.256368613	9.06E-05	-0.267417457	0.182694295	0.092528373	0.345577675	-0.065565625	0.077730249	-0.122294173	0.648470205	0.031716744	0.174055717	0.094379857	0.440809908	-0.053602296	0.9422726	-0.005039158	0.986792654	-0.001151952
rh_G_front_sup	0.054710813	0.133096214	0.036768365	-0.144559933	0.372026296	0.062060916	0.373385027	-0.061885112	0.063843223	-0.128432427	0.980604052	-0.001691815	0.276515314	0.07561672	0.671595717	-0.029496376	0.75235793	-0.02195483	0.76753765	-0.020568083
lh_G_Ins_lg_and_S_cent_ins	0.008235244	0.182328519	0.006881989	-0.186412499	0.505390501	0.046323492	0.050582951	-0.135418836	0.010600244	-0.176444182	0.637879566	0.032744267	0.621680818	-0.034329831	0.104548894	-0.112596319	0.142532464	-0.101781575	0.151838356	-0.099477959
rh_G_Ins_lg_and_S_cent_ins	0.092454601	0.116689037	0.071139756	-0.125085182	0.191488155	0.09070865	0.565895901	-0.039935421	0.550796957	-0.041496446	0.991555375	0.000736525	0.73054073	0.02396338	0.679287616	-0.02876452	0.191196255	-0.09076806	0.18792475	-0.091438493
lh_G_insular_short	0.124021599	0.106729305	0.108053699	-0.111480551	0.003009168	0.204274589	0.914054646	-0.007510312	0.117822157	-0.108513892	0.668376243	0.029803657	0.017403742	0.164359699	0.411700692	0.057079162	0.334191256	0.067126495	0.308351225	0.070800255
rh_G_insular_short	0.782278277	-0.019229174	0.724407633	0.024531526	0.734750579	-0.023574314	0.738647694	-0.023214803	0.517920977	0.044970109	0.480837774	-0.049027511	0.393196817	-0.059364877	0.986510767	-0.001176541	0.9318733	-0.005948966	0.937330224	-0.005471438
lh_G_occipital_middle	0.089301104	0.117825833	0.018583351	-0.16270411	0.009530139	0.178945372	0.861667122	-0.012125568	0.322690904	-0.068737936	0.48228466	0.048866146	0.261965766	0.077942906	0.694257934	-0.027349078	0.652288615	0.031347966	0.576627273	0.038838013
rh_G_occipital_middle	0.954364744	0.00398231	0.732810801	-0.023753493	0.63302384	0.033217747	0.392515104	0.059450302	0.588591475	-0.037625738	0.663934286	0.030228569	0.410737483	0.057196622	0.895582819	0.009132875	0.911466354	0.007737404	0.891410926	0.009499986
lh_G_occipital_sup	0.209972074	0.087073664	0.028206014	-0.151819999	0.021141551	0.15940605	0.705736345	0.02627139	0.06066938	-0.129987047	0.679072834	-0.028784913	0.160595527	0.097405725	0.957608542	0.003698968	0.415137242	0.056661401	0.351006494	0.064832902
rh_G_occipital_sup	0.807314203	-0.016970952	0.855765878	-0.012648415	0.013889	0.16994965	0.960932807	-0.003408661	0.304984927	-0.071293449	0.138756652	0.102748973	0.00204867	0.212101731	0.054268696	0.133337889	0.020604979	0.160067975	0.017636609	0.164025296
lh_G_oc-temp_lat-fusifor	0.009157441	0.179875111	0.005206962	-0.192603388	0.679172624	-0.028775438	0.469058135	-0.050351181	0.743030536	-0.022811216	0.921210333	-0.006882893	0.385092828	-0.060386231	0.142523393	-0.101783875	0.671303938	-0.029524201	0.678970987	-0.028794583
rh_G_oc-temp_lat-fusifor	0.000142394	0.260141754	6.32E-05	-0.273094532	0.5745596	0.039048703	0.290023542	-0.073530097	0.015673666	-0.166974039	0.340019348	-0.066323413	0.675732536	0.029102375	0.258512239	-0.078507969	0.417261545	-0.056404177	0.436333364	-0.05412818
lh_G_oc-temp_med-Lingual	0.814056375	-0.016365932	0.707917264	0.026067341	0.14165171	0.102005467	0.142869333	0.101696219	0.605455626	0.035935944	0.176028333	0.093951186	0.02209915	0.15826002	0.120168322	0.107830126	0.015134717	0.167839986	0.013340597	0.1709314
rh_G_oc-temp_med-Lingual	0.035021052	0.145915098	0.020156718	-0.160632495	7.10E-08	0.362172137	0.344636215	-0.065693431	0.116367958	-0.108943043	0.948485737	-0.004496003	0.000971021	0.22656641	0.37459382	0.061729038	0.479281357	0.049201386	0.440660726	0.053619772
lh_G_oc-temp_med-Parahip	0.000864238	0.228743745	0.000812214	-0.229895875	0.012035401	0.173418687	0.158942313	-0.097790303	0.126979039	-0.105902251	0.589811923	0.037502718	0.002268687	0.210051714	0.501306611	0.04676835	0.610037417	0.035480504	0.583493448	0.038140888
rh_G_oc-temp_med-Parahip	0.125493387	0.106315832	0.051905095	-0.134658304	0.030609385	0.149611065	0.450905527	-0.052427335	0.041053385	-0.141453594	0.60374741	-0.036106136	0.068644931	0.126196749	0.865501293	0.011786228	0.408713902	0.057443919	0.350873682	0.064850742
lh_G_orbital	0.004284183	0.196828149	0.003850387	-0.199105518	0.122950619	0.107032574	0.173150528	-0.094577771	0.408652412	-0.057451445	0.178734464	0.09336886	0.021813661	0.158597122	0.849115212	0.013238513	0.283796615	0.074483669	0.265872764	0.077309772
rh_G_orbital	0.186380104	0.091758012	0.124663357	-0.10654855	0.038474471	0.143288296	0.384859921	-0.060415776	0.617402097	-0.03475158	0.453630377	0.052112755	0.16403583	0.096614847	0.925214552	-0.006532044	0.748849058	-0.022276599	0.767277907	-0.020591742
lh_G_pariet_inf-Angular	0.005816662	0.190167313	0.001124084	-0.223801467	0.659652254	0.030639245	0.691829583	-0.027577901	0.023125195	-0.157078714	0.322204341	0.068806925	0.574047766	0.039100912	0.256473315	-0.078844017	0.432017078	-0.054638167	0.476338768	-0.049530954
rh_G_pariet_inf-Angular	0.02276357	0.157489805	0.022535418	-0.157752072	0.367648541	0.062630053	0.256717146	-0.078803733	0.141414727	-0.10206589	0.178600563	-0.09339752	0.144932337	0.101176817	0.646605299	-0.031897177	0.394555001	-0.059194949	0.392083805	-0.059504394
lh_G_pariet_inf-Supramar	0.154586796	0.098818104	0.031166671	-0.149120094	0.924931823	0.006556812	0.580500616	0.038444279	0.246831486	-0.080458653	0.074154222	-0.123783642	0.698335966	-0.026965466	0.197960042	-0.089408064	0.989741064	0.000894774	0.905372238	0.008272416
rh_G_pariet_inf-Supramar	0.023233885	0.156956241	0.021827493	-0.158580702	0.272905155	-0.076185991	0.634097495	-0.033112924	0.0702337	-0.125485147	0.129898714	-0.10510023	0.464876987	-0.050825383	0.070895614	-0.125192545	0.127930498	-0.10563934	0.129046143	-0.105332977
lh_G_parietal_sup	0.035206242	0.145768792	0.016447184	-0.165775576	0.792482349	0.01830648	0.479396858	-0.049188472	0.104047524	-0.112758332	0.894618147	-0.00921774	0.701947849	0.026626381	0.288922619	-0.073697684	0.715570001	-0.025353087	0.75436931	-0.021770593
rh_G_parietal_sup	0.054832097	0.1330302	0.024727613	-0.155321208	0.812241381	-0.01652868	0.435878666	-0.054181767	0.16084689	-0.097347513	0.938802296	0.005342663	0.881882448	0.010339457	0.180737134	-0.09294209	0.246156428	-0.080573327	0.251849193	-0.079613037
lh_G_postcentral	0.071421043	0.124961856	0.006035912	-0.189346989	0.06440525	0.128163775	0.738665139	-0.023213195	0.431323265	-0.054720417	0.998459085	-0.000134394	0.488083225	0.048222057	0.420351644	-0.056031371	0.829670395	0.014969404	0.792224189	0.018329783
rh_G_postcentral	0.007267341	0.1851815	0.00216699	-0.210975692	0.331001415	0.067569837	0.288327359	-0.073788475	0.113193498	-0.109894606	0.360568344	-0.063559472	0.4218133	-0.055855587	0.023242503	-0.156946551	0.036118384	-0.145057542	0.037560709	-0.143963299
lh_G_precentral	0.046987413	0.137574157	0.009014067	-0.180241724	0.125185207	0.106402098	0.770964124	-0.020256195	0.034096314	-0.14665564	0.494023239	0.047566491	0.118294358	0.108375427	0.88863857	-0.009744087	0.845198536	0.01358647	0.812722514	0.016485529
rh_G_precentral	0.40094959	0.058399571	0.194936857	-0.090011686	0.896596018	-0.009043756	0.490223896	-0.047985315	0.324595605	-0.068468518	0.121184328	-0.10753724	0.905233721	-0.008284582	0.345758503	-0.065541102	0.269685154	-0.076698071	0.271760903	-0.07636749
lh_G_precuneus	0.023830585	0.156292534	0.017400034	-0.164365056	0.006349707	0.188218119	0.376006972	-0.06154697	0.30344994	-0.071519529	0.85637892	-0.012594067	0.013938577	0.169862581	0.586526858	0.037834117	0.446600314	0.052926552	0.415333059	0.056637658
rh_G_precuneus	0.044070906	0.13942608	0.025807518	-0.154191268	0.629176878	0.033593949	0.232718411	-0.082903228	0.419340257	-0.056153214	0.447339996	0.052840588	0.955236931	0.003906119	0.223852499	-0.084492728	0.534323675	-0.043223616	0.521746412	-0.044560306
lh_G_rectus	0.061207723	0.129718721	0.040551235	-0.141803072	0.388646615	-0.05993676	0.653280697	-0.031252295	0.139101565	-0.102659774	0.388007078	-0.060017463	0.197254996	-0.089548234	0.03916279	-0.142788706	0.180075485	-0.0930827	0.198186628	-0.089363094
rh_G_rectus	0.412312053	0.057004693	0.44491893	-0.053122256	0.789754253	0.018552846	0.664747188	0.030150724	0.296654199	-0.072529622	0.848845908	0.013262427	0.5005294	0.046853227	0.725611688	-0.02441986	0.217657631	-0.085630059	0.226797259	-0.083959924
lh_G_subcallosal	0.601685586	0.036311845	0.288304497	-0.073791964	0.488985547	0.048122199	0.473406878	0.049860428	0.168204212	-0.095673043	0.858303874	0.012423465	0.712135785	-0.02567328	0.304401603	-0.071379275	0.462883214	-0.051052334	0.498095432	-0.047119483
rh_G_subcallosal	0.096471808	0.115284813	0.15493242	-0.098735754	0.091196249	-0.117138889	0.577981281	-0.038700235	0.528082109	-0.043884946	0.915354148	-0.007396327	0.121546297	-0.107433355	0.101096934	-0.113724471	0.044311547	-0.139269456	0.041909643	-0.140865876
lh_G_temp_sup-G_T_transv	0.011941574	0.173606496	0.016887917	-0.165114538	0.680472624	-0.028652054	0.38323893	-0.060621705	0.361012743	-0.063500804	0.626907722	-0.033816313	0.105311008	-0.112351219	0.027549079	-0.152451749	0.17976032	-0.093149812	0.182464143	-0.092576854
rh_G_temp_sup-G_T_transv	0.167633006	0.095801064	0.161697197	-0.097151096	0.998692939	-0.000113997	0.060044614	-0.130300915	0.398309239	-0.058727059	0.931111826	-0.006015624	0.4211356	0.055937046	0.856424762	-0.012590003	0.379931285	-0.061043554	0.361630564	-0.063419316
lh_G_temp_sup-Lateral	0.010856022	0.175879524	0.009659623	-0.178629886	0.000201472	0.254403921	0.56638708	-0.039884978	0.024990378	-0.155042422	0.786915098	0.018809487	0.000508478	0.238410386	0.416642395	0.056479068	0.542382023	0.042375481	0.501947793	0.046698381
rh_G_temp_sup-Lateral	0.028779456	0.15127875	0.020205931	-0.160569991	0.00171211	0.215663472	0.888695957	0.009739033	0.200171199	-0.088970802	0.967002142	-0.002878777	0.001728309	0.215477968	0.419367925	0.056149878	0.381579942	0.06083301	0.34477957	0.065673956
lh_G_temp_sup-Plan_polar	0.002677608	0.206680555	0.001385148	-0.219798447	0.336300256	0.066834861	0.598605256	-0.036619759	0.410381046	-0.057240129	0.248963696	-0.080097875	0.706909333	0.026161616	0.266459542	-0.077215235	0.5619604	-0.040340346	0.595888224	-0.036891951
rh_G_temp_sup-Plan_polar	0.000404838	0.242446871	0.001239153	-0.22194203	0.729957693	0.024017321	0.097482576	-0.114938833	0.016648648	-0.165471517	0.015024983	-0.168019594	0.211627531	-0.086759552	0.021837116	-0.158569284	0.092606928	-0.116634914	0.102850428	-0.113147667
lh_G_temp_sup-Plan_tempo	0.018762611	0.162460562	0.022635854	-0.157636337	0.528263064	0.043865717	0.91051792	-0.007820637	0.515935699	-0.045183396	0.844920753	-0.013611161	0.480248544	0.049093301	0.713176196	-0.02557622	0.899314627	0.008804704	0.845973628	0.013517584
rh_G_temp_sup-Plan_tempo	0.042683686	0.140343208	0.080568692	-0.121150879	0.015180667	0.167765114	0.848961899	-0.013252127	0.138145186	-0.102907522	0.972089355	0.002434765	0.012914104	0.171719695	0.55492836	0.041067281	0.532454303	0.043421277	0.504650312	0.046403981
lh_G_temporal_inf	0.005506045	0.191378185	0.010899494	-0.175784725	0.878176042	0.010666394	0.920133628	0.006977263	0.424892479	-0.055486428	0.744334141	0.022691323	0.264675624	0.077503089	0.720580515	-0.024886878	0.531306318	0.043542834	0.507261554	0.046120307
rh_G_temporal_inf	0.004110352	0.197714621	0.007857723	-0.183403898	0.637608059	0.032770701	0.337950291	-0.066607506	0.144031361	-0.101402959	0.889126266	0.009701138	0.530084173	0.043672389	0.527649859	-0.043930891	0.076673408	-0.122728485	0.071630974	-0.124870071
lh_G_temporal_middle	0.015084798	0.16792155	0.012745674	-0.172037315	0.002490688	0.208158919	0.205260894	-0.087977435	0.023486963	-0.156672971	0.509258631	0.045903867	0.00159991	0.216994174	0.298727297	0.072219875	0.606478993	0.035834087	0.56951988	0.039563735
rh_G_temporal_middle	0.119733415	0.107956087	0.097643334	-0.114884069	0.005811687	0.190186244	0.526484864	-0.044054816	0.201281374	-0.088752582	0.855435273	0.012677727	0.00016674	0.257548557	0.102264264	0.113339612	0.381663856	0.060822308	0.357570299	0.063956448
lh_Lat_Fis-ant-Horizont	0.231465051	0.083125307	0.228372586	-0.083676904	0.00011895	0.263064972	0.861768946	0.012116552	0.455683091	-0.05187647	0.158024375	0.098005136	9.28E-05	0.267042304	0.055079666	0.132895822	0.028776244	0.151281755	0.024808417	0.155235208
rh_Lat_Fis-ant-Horizont	0.015254635	0.167645006	0.012998507	-0.171561894	0.082624175	0.120343068	0.230193248	-0.083351523	0.040771676	-0.141649208	0.666122684	0.030019091	0.050501759	0.135466076	0.857182222	0.012522864	0.761050128	0.021159728	0.731098255	0.023911812
lh_Lat_Fis-ant-Vertical	0.005792814	0.190258198	0.00131593	-0.220787536	0.80585787	0.017101805	0.769168742	-0.020419565	0.011581877	-0.174338735	0.092553379	-0.116653932	0.810560366	-0.016679496	0.117654828	-0.108563062	0.586617316	-0.03782498	0.639962254	-0.032541646
rh_Lat_Fis-ant-Vertical	0.020811516	0.159811442	0.051197568	-0.135063262	0.221724019	-0.084880946	0.48540061	-0.04851952	0.07731506	-0.122464223	0.718617771	-0.02506937	0.538584989	-0.042774329	0.218401211	-0.085492335	0.437897788	-0.05394405	0.438681986	-0.053851893
lh_Lat_Fis-post	0.070560577	0.12534037	0.023193908	-0.15700123	0.000145669	0.259769782	0.575642158	-0.038938349	0.069111412	-0.125986433	0.880518151	-0.010459773	0.000474437	0.239644658	0.213031224	0.08649459	0.061067949	0.129788201	0.048191023	0.136837802
rh_Lat_Fis-post	0.855754468	0.012649426	0.788114747	-0.018701016	0.001354831	0.220225956	0.692382802	-0.027525745	0.495647663	-0.047387943	0.693026178	0.027465109	4.13E-05	0.279592488	0.024364305	0.155710895	0.035197167	0.145775946	0.031014593	0.149253328
lh_Pole_occipital	0.000960931	0.22676245	0.000294891	-0.247948966	0.836683736	-0.014344102	0.208887975	-0.087280329	0.078578458	-0.121949039	0.079500068	-0.121577434	0.021459825	-0.159020258	0.001894465	-0.213661736	0.101992182	-0.113429004	0.112439151	-0.110123788
rh_Pole_occipital	0.137706799	0.103021524	0.033614165	-0.147048534	0.021847366	0.158557126	0.851132091	-0.013059462	0.533726407	-0.043286731	0.808124785	-0.016898147	0.858684517	0.012389738	0.488194089	-0.048209782	0.825202095	-0.015368416	0.843431448	-0.013743568
lh_Pole_temporal	0.000410367	0.24220852	0.000126611	-0.262054601	0.789564124	0.018570024	0.299145382	-0.07215758	0.463015548	-0.051037254	0.38955542	-0.059822217	0.025218421	-0.154802509	0.001022019	-0.225603249	0.012074904	-0.173340001	0.012112	-0.173266314
rh_Pole_temporal	1.62E-05	0.293380068	1.57E-05	-0.29388505	0.169510756	0.095381428	0.19284312	-0.090433735	0.12807961	-0.105598274	0.394050887	-0.05925798	0.825125067	-0.015375299	0.019319167	-0.161717074	0.018631002	-0.162639172	0.018836217	-0.162361144
lh_S_calcarine	0.017214917	0.164633729	0.003775151	-0.199523864	0.270440674	0.076577548	0.521878105	-0.044546226	0.115377929	-0.109237611	0.27321023	-0.076137689	0.907512354	-0.008084478	0.114023523	-0.109643808	0.248466517	-0.080181808	0.28005811	-0.07506294
rh_S_calcarine	0.025593602	0.154411827	0.015753661	-0.166847734	0.640616825	0.032478021	0.292264748	-0.07319024	0.750324419	-0.022141249	0.334943735	-0.067022307	0.549568011	-0.04162441	0.058399547	-0.131140416	0.223336331	-0.084586632	0.23146277	-0.083125712
lh_S_central	0.002318797	0.209610206	0.000639434	-0.234282389	0.949016917	-0.004449581	0.294187502	-0.072900056	0.671554679	-0.029500289	0.000143261	-0.260042507	0.015099323	-0.167897793	0.001094475	-0.224308152	0.065578754	-0.127608966	0.065710015	-0.127547416
rh_S_central	0.224956812	0.084292342	0.141653605	-0.102004984	0.645117565	-0.03204127	0.272477307	-0.076253795	0.963347607	-0.003197815	3.99E-05	-0.280144492	0.050636376	-0.135387786	0.023603642	-0.156543256	0.081327488	-0.120850757	0.084726889	-0.119533257
lh_S_cingul-Marginalis	0.007036918	0.185910373	0.000542902	-0.237237664	0.220554556	0.085095376	0.529090294	-0.043777857	0.007587663	-0.184201733	0.666778601	-0.029956357	0.524017171	-0.044317775	0.035611842	-0.145450619	0.105631468	-0.112248575	0.122257426	-0.107229959
rh_S_cingul-Marginalis	0.016509346	0.165681412	0.003219714	-0.202868628	0.149418411	0.100066463	0.27727438	-0.075497667	0.029989035	-0.150166644	0.622539066	0.034245385	0.302329217	0.071685071	0.410972208	-0.057167983	0.616956631	-0.034795562	0.656713848	-0.030921673
lh_S_circular_insula_ant	0.088913078	0.117967918	0.088663132	-0.118059704	0.118371455	0.108352861	0.810340958	-0.016699186	0.151419202	-0.099579382	0.728171665	0.024182651	0.083230967	0.120107691	0.970260766	-0.002594352	0.864625693	0.011863697	0.834936522	0.014499772
rh_S_circular_insula_ant	6.49E-05	0.27267275	8.41E-05	-0.268601986	0.267168022	0.07710128	0.130637987	-0.104899364	0.078528009	-0.121969482	0.234830058	-0.082530969	0.831306348	0.014823438	0.099769343	-0.114166462	0.097733	-0.114853555	0.102086482	-0.113398001
lh_S_circular_insula_inf	0.137774012	0.103004028	0.108369157	-0.111381527	0.000270028	0.249456507	0.980957009	-0.001661022	0.204508722	-0.088123109	0.660050807	0.030600977	0.001895408	0.21365185	0.271523358	0.076405234	0.166315765	0.096097534	0.14216105	0.101875861
rh_S_circular_insula_inf	0.009012915	0.180244691	0.006353724	-0.188203994	0.000528282	0.237727068	0.734987534	-0.023552437	0.234190374	-0.082643489	0.542106627	0.042404363	0.008787064	0.180832893	0.793582499	0.018207193	0.848825292	0.013264258	0.819439134	0.015883783
lh_S_circular_insula_sup	0.030213826	0.149964201	0.01697258	-0.16498928	9.09E-05	0.267376707	0.875296687	-0.010920538	0.170532075	-0.095154638	0.336826979	0.066762207	0.001595929	0.217042932	0.451375011	0.052373057	0.143741609	0.101475914	0.12461193	0.106563008
rh_S_circular_insula_sup	0.228740909	0.083610931	0.139456475	-0.102568167	0.013992922	0.169767451	0.235199183	-0.082466139	0.392383715	-0.059466776	0.344039351	0.065774572	0.005697974	0.190622995	0.623167554	0.034183578	0.23205304	0.083021018	0.206804895	0.08767961
lh_S_collat_transv_ant	0.031949755	0.148442678	0.03820956	-0.143482582	0.00372484	0.199807829	0.921988648	-0.006814684	0.200240535	-0.088957148	0.348178853	0.065213647	0.000179688	0.256310421	0.151418461	0.099579561	0.195841081	0.089830435	0.186125115	0.091810944
rh_S_collat_transv_ant	0.017239925	0.164597287	0.019104326	-0.162001844	0.00015966	0.258264108	0.437036458	-0.05404538	0.021799254	-0.158614234	0.310644865	0.070466237	0.000228644	0.252278933	0.291839578	0.073254579	0.339447226	0.066401858	0.300778096	0.071914858
lh_S_collat_transv_post	0.061162026	0.129741422	0.071242729	-0.125039989	0.941600376	0.005097941	0.661123295	-0.030498043	0.440002282	-0.053696946	0.363432639	0.063182123	0.433984539	0.054405343	0.842361295	-0.013838741	0.985715627	0.001245901	0.94582825	0.004728286
rh_S_collat_transv_post	0.552207322	0.041349764	0.318108803	-0.06939032	0.152232099	0.099382877	0.745671385	-0.022568406	0.107304225	-0.111716729	0.819256395	-0.015900139	0.078726216	0.121889225	0.64494423	0.032058067	0.452849136	-0.052202839	0.486714632	-0.048373704
lh_S_front_inf	0.009982206	0.177859895	0.008006144	-0.182975749	0.689687013	-0.027780041	0.401046807	-0.058387538	0.054787803	-0.133054295	0.978523938	0.001873294	0.735809279	-0.023476587	0.135800903	-0.103520405	0.31244675	-0.070204965	0.327643441	-0.068039521
rh_S_front_inf	0.000138798	0.260559445	0.000111848	-0.264057731	0.812519602	-0.016503727	0.207881434	-0.087472901	0.057935194	-0.131380907	0.790466689	-0.018488486	0.409160322	-0.057389301	0.009859786	-0.178149478	0.017705023	-0.163927782	0.017761116	-0.163848073
lh_S_front_middle	2.97E-06	0.316769872	3.08E-06	-0.31628328	0.672778511	-0.029383628	0.123864899	-0.106773551	0.0053944	-0.191828402	0.578073598	-0.038690847	0.324639432	-0.068462331	0.005240211	-0.192464109	0.048090466	-0.13689873	0.052528384	-0.134305341
rh_S_front_middle	4.89E-06	0.310104166	6.21E-06	-0.306862642	0.964828553	0.003068522	0.193343443	-0.090332579	0.131789718	-0.104588166	0.231652743	-0.083091997	0.038858976	-0.143008297	0.000616335	-0.234950008	0.008648235	-0.181201144	0.009455953	-0.17912784
lh_S_front_sup	0.000168169	0.257407565	0.000179811	-0.256299084	0.967624803	0.002824425	0.189893435	-0.091034035	0.101745318	-0.113510273	0.592933794	-0.037188563	0.744115572	0.02271142	0.132624094	-0.104364022	0.309662892	-0.070609041	0.322417144	-0.068776744
rh_S_front_sup	0.003570982	0.200698239	0.004035256	-0.198108069	0.220578793	-0.085090924	0.082555036	-0.120369975	0.067787908	-0.1265862	0.232122741	-0.083008668	0.225249633	-0.084239325	0.008905631	-0.18052245	0.010949879	-0.175675267	0.00969127	-0.178553347
lh_S_interm_prim-Jensen	0.16077144	0.097364979	0.038934952	-0.142953247	0.971796185	0.00246035	0.618396139	0.034653486	0.444024512	-0.053226532	0.264453757	-0.077538983	0.8626544	0.012038163	0.321996704	-0.068836386	0.949592715	0.00439926	0.891904005	0.009456583
rh_S_interm_prim-Jensen	0.179002305	0.093311579	0.199339698	-0.089134821	0.266976685	0.077132035	0.622993198	-0.034200722	0.292027119	-0.073226192	0.143657119	0.101497209	0.271632846	0.076387834	0.964398497	-0.003106066	0.806772801	0.01701959	0.805697117	0.017116252
lh_S_intrapariet_and_P_trans	0.002211093	0.210570245	0.002136742	-0.211258135	0.794505914	0.018123885	0.524111564	-0.044307705	0.058536009	-0.131070041	0.317646165	-0.069456527	0.818412178	-0.015975711	0.110561393	-0.110699552	0.506022495	-0.046254818	0.545272705	-0.042072765
rh_S_intrapariet_and_P_trans	0.014931129	0.168174123	0.00791122	-0.183248752	0.985873273	0.001232149	0.376543127	-0.061478002	0.046930997	-0.137609056	0.386980609	-0.06014716	0.686336946	0.028096569	0.20867312	-0.087321379	0.302834624	-0.071610368	0.318683128	-0.069308216
lh_S_oc_middle_and_Lunatus	0.034512817	0.146320018	0.079776288	-0.121466736	0.032500218	0.147974903	0.657135651	-0.0308811	0.049173035	-0.136248296	0.298925698	0.072190306	0.768654502	0.020466379	0.45549495	-0.051898102	0.954320962	-0.003986134	0.99642292	-0.000311982
rh_S_oc_middle_and_Lunatus	0.076183706	0.122931373	0.007293789	-0.185099161	0.455144645	0.051938392	0.933217436	-0.005831318	0.234524886	-0.082584622	0.539351689	-0.042693681	0.941876917	0.005073758	0.198953491	-0.089211171	0.579215166	-0.038574812	0.648298782	-0.031733321
lh_S_oc_sup_and_transversal	0.000366048	0.244209301	5.65E-05	-0.274817782	0.349940133	0.064976261	0.519202207	-0.044832684	0.107850561	-0.111544437	0.806113545	0.017078828	0.906691825	-0.008156527	0.065335956	-0.127723085	0.418075249	-0.056305851	0.460443351	-0.051330801
rh_S_oc_sup_and_transversal	0.000779703	0.230650867	0.000297355	-0.247806012	0.180882756	0.092911194	0.364680216	-0.063018341	0.01019167	-0.177371617	0.526401022	-0.04406374	0.803522419	-0.017311772	0.035648903	-0.145421699	0.096377479	-0.115317248	0.106355852	-0.112017452
lh_S_occipital_ant	0.043821256	0.139589326	0.052232109	-0.134472683	0.002803267	0.205738496	0.900606838	-0.008691115	0.006791013	-0.186712072	0.521229257	0.044615617	0.000753508	0.231280608	0.218960539	0.085388959	0.116641477	0.108862007	0.09817948	0.114701941
rh_S_occipital_ant	0.034196111	0.146574907	0.007815908	-0.183525819	0.467095314	-0.050573502	0.828655732	-0.015059968	0.280681036	-0.074966059	0.474660705	-0.049719392	0.724200557	-0.024550737	0.222203282	-0.084793302	0.862605518	0.01204249	0.821762253	0.01567593
lh_S_oc-temp_lat	0.142589198	0.101767189	0.13860094	-0.102789297	0.720341453	0.024909096	0.717565831	0.025167248	0.290531111	-0.073452976	0.83490482	-0.014502598	0.159304043	0.0977059	0.995463519	0.000395659	0.474160067	0.049775682	0.453635655	0.052112146
rh_S_oc-temp_lat	0.030300874	0.149886152	0.029039809	-0.15103605	0.080863069	0.121034176	0.304975913	-0.071294774	0.039730724	-0.142382036	0.344168456	0.065757013	0.010261576	0.177210633	0.646599813	0.031897708	0.946046574	0.004709201	0.91076367	0.00779907
lh_S_oc-temp_med_and_Lingual	0.016764739	0.165297759	0.011290549	-0.174946627	0.50057375	0.046848382	0.227071045	-0.083910636	0.09120403	-0.117136092	0.289866753	-0.073553938	0.184487509	-0.092152165	0.030549479	-0.149664296	0.093434669	-0.11634204	0.099200246	-0.114357357
rh_S_oc-temp_med_and_Lingual	0.206248307	0.087786786	0.218989634	-0.085383586	0.000133534	0.261189519	0.664806824	-0.030145015	0.264827643	-0.077478508	0.475560065	0.049618354	7.32E-05	0.270789571	0.074083408	0.12381372	0.05373965	0.133629235	0.046638154	0.137790777
lh_S_orbital_lateral	0.000278875	0.248905827	0.000360647	-0.244468311	0.039472492	0.142566332	0.159387288	-0.097686496	0.077080294	-0.122560704	0.521360284	0.044601601	0.480821233	-0.049029357	0.035245046	-0.145738218	0.069231661	-0.125932406	0.076656385	-0.12273552
rh_S_orbital_lateral	0.113939114	0.109669248	0.162484305	-0.096969967	0.057830662	-0.131435264	0.641486639	0.032393516	0.068301431	-0.126352364	0.145405248	-0.101058546	0.080073075	-0.12134814	0.066757447	-0.127059825	0.253691874	-0.079305428	0.274240092	-0.075974899
lh_S_orbital_med-olfact	0.035040388	0.145899792	0.040533123	-0.141815746	0.017898223	0.163654162	0.3821679	-0.060758058	0.227927833	-0.083756667	0.862358131	0.01206439	0.04013499	0.142095535	0.70964708	0.025905655	0.179248275	0.093259032	0.164151811	0.096588402
rh_S_orbital_med-olfact	0.091227502	0.117127657	0.098694162	-0.114527844	0.088189502	0.118234201	0.436525773	-0.054105513	0.400038554	-0.058512423	0.972142103	0.002430162	0.094728119	0.115888498	0.680580784	0.028641792	0.536474453	0.042996628	0.516679662	0.04510342
lh_S_orbital-H_Shaped	4.91E-07	0.339568783	2.13E-07	-0.349534374	0.822902253	-0.015573983	0.288290733	-0.073794065	0.001600157	-0.216991147	0.998711464	-0.000112382	0.472605911	-0.049950631	0.006247207	-0.188581269	0.033754168	-0.146933958	0.039060779	-0.142862277
rh_S_orbital-H_Shaped	4.12E-07	0.341691906	1.21E-07	-0.356088423	0.598449491	0.036635349	0.048033076	-0.136933551	0.026585952	-0.153401685	0.823265787	-0.01554148	0.28633001	-0.074094037	0.002041807	-0.212168848	0.006697438	-0.187023961	0.006659342	-0.187152053
lh_S_parieto_occipital	0.008921493	0.180481196	0.000405091	-0.242435909	0.210813967	0.086913699	0.896561998	-0.009046748	0.067650121	-0.126649188	0.888339703	-0.009770409	0.673252719	0.029338447	0.168118496	-0.095692233	0.911458123	-0.007738126	0.984712577	0.001333398
rh_S_parieto_occipital	0.000698846	0.232662446	7.17E-05	-0.271111802	0.799194986	0.017701243	0.342933447	-0.065925151	0.017708159	-0.16392332	0.423511308	-0.055651822	0.571702527	-0.039340418	0.027427311	-0.152570263	0.182957427	-0.092472999	0.205037403	-0.088020678
lh_S_pericallosal	0.520001284	0.044747063	0.545565697	-0.042042127	0.000512185	0.238280629	0.971383262	-0.002496387	0.398797549	-0.058666396	0.511891933	0.045619147	0.000122165	0.262633775	0.042906783	0.140194042	0.033183355	0.147403661	0.028484514	0.15155597
rh_S_pericallosal	0.593604803	0.037121138	0.608505708	-0.03563259	0.000403504	0.242504837	0.974112	-0.002258257	0.471165334	-0.050113075	0.592195458	0.037262794	8.26E-05	0.268881969	0.033222945	0.147370863	0.027755355	0.152252005	0.023914603	0.156200234
lh_S_postcentral	0.023864746	0.156254972	0.003162106	-0.203244848	0.69322978	-0.027445925	0.931205076	-0.00600746	0.086368145	-0.11891231	0.012955742	-0.171641736	0.344127477	-0.065762586	0.052282818	-0.134443986	0.360721274	-0.063539278	0.397039645	-0.058884992
rh_S_postcentral	0.005921434	0.189771918	0.00391602	-0.198746551	0.420318879	-0.056035316	0.267717902	-0.077012976	0.112222835	-0.11018973	0.027474908	-0.152523885	0.15784163	-0.098048017	0.012259199	-0.172975869	0.080656453	-0.121116051	0.085978127	-0.119059005
lh_S_precentral-inf-part	0.012261481	0.172971391	0.003715382	-0.199861596	0.50202022	-0.04669048	0.484807655	-0.048585389	0.098737203	-0.114513318	0.309920037	-0.070571617	0.788162328	0.018696715	0.302239856	-0.071698288	0.64163442	-0.032379163	0.657920596	-0.030805624
rh_S_precentral-inf-part	0.019916778	0.160939149	0.011232513	-0.175069373	0.243759518	-0.080982274	0.275370132	-0.075796751	0.128711718	-0.105424597	0.18920158	-0.091175822	0.508112572	-0.046028021	0.06246301	-0.129100504	0.182283009	-0.092615041	0.188777782	-0.091262862
lh_S_precentral-sup-part	1.30E-05	0.296525107	7.90E-06	-0.303547331	0.155516371	0.098596933	0.265894906	-0.077306202	0.118006769	-0.108459706	0.031759933	-0.148605576	0.924574356	-0.006588127	0.05095179	-0.135205024	0.234242552	-0.082634302	0.256128013	-0.078901111
rh_S_precentral-sup-part	2.78E-05	0.285552768	8.04E-05	-0.26931194	0.620538948	0.034442261	0.181032	-0.092879549	0.507779042	-0.04606418	0.000254809	-0.250444366	0.013162997	-0.171256934	0.000451138	-0.240537683	0.007227968	-0.185304571	0.007224749	-0.185314659
lh_S_suborbital	0.009298189	0.179520127	0.016986255	-0.164969098	0.848207497	0.013319124	0.390574823	-0.059693927	0.075738897	-0.123116579	0.074010156	-0.123844858	0.813222309	-0.01644071	0.246513456	-0.080512651	0.338051334	-0.066593607	0.337197985	-0.066711077
rh_S_suborbital	0.076680728	0.12272546	0.111899874	-0.110288367	0.437538163	0.053986344	0.605344946	-0.035946965	0.349644804	-0.065016013	0.837704296	0.014253207	0.538644945	0.04276802	0.609856246	-0.035498484	0.749833422	-0.022186284	0.755522702	-0.021665014
lh_S_subparietal	0.000479348	0.239461638	0.000428177	-0.241460545	0.199411628	0.089120613	0.189718035	-0.091069945	0.364807312	-0.063001676	0.207183345	0.087606855	0.805549475	-0.017129522	0.115110618	-0.109317484	0.566446306	-0.039878898	0.58508653	-0.037979687
rh_S_subparietal	0.000185567	0.255775535	0.000163193	-0.257903448	0.683267978	0.028387046	0.312404253	-0.070211115	0.06648258	-0.12718717	0.280690447	-0.074964596	0.690767898	-0.027678036	0.039897554	-0.142263509	0.18722874	-0.091582227	0.193255589	-0.090350328
lh_S_temporal_inf	9.13E-05	0.267308357	0.000392052	-0.243009794	0.015090043	0.167912969	0.101045274	-0.113741584	0.108348964	-0.111387859	0.604703859	-0.036010817	0.220808995	0.085048654	0.380850227	-0.060926131	0.537146035	-0.042925844	0.554463623	-0.04111548
rh_S_temporal_inf	7.45E-05	0.270522844	0.00024764	-0.250928903	0.167900123	0.095741156	0.236149878	-0.082299494	0.012451443	-0.172601127	0.185737371	-0.091891537	0.95930059	0.003551195	0.09170831	-0.116955237	0.090632817	-0.117341919	0.106134862	-0.11208783
lh_S_temporal_sup	0.003223957	0.202841154	0.001954352	-0.213042614	0.166619171	0.096029092	0.809251407	-0.016796985	0.031479163	-0.14884805	0.362995163	0.063239637	0.194523997	0.090094646	0.688186292	-0.027921764	0.859181508	0.012345707	0.801857624	0.01746154
rh_S_temporal_sup	0.036595888	0.144691247	0.037104041	-0.144305856	4.38E-05	0.27873164	0.382131095	-0.060762748	0.04200654	-0.140800005	0.705979145	0.026248662	8.46E-06	0.302592584	0.100783303	0.113828471	0.109344441	0.111076805	0.097913412	0.114792225
lh_S_temporal_transverse	0.640545666	0.032484937	0.719552927	-0.0249824	0.004041487	0.198075174	0.763787356	-0.020909917	0.273964794	-0.076018374	0.06568539	0.127558955	0.011522304	0.174461937	0.111973331	0.110265913	0.204741493	0.088077986	0.180692662	0.092951529
rh_S_temporal_transverse	0.594599478	0.037021253	0.583251016	-0.038165437	0.002197088	0.210698192	0.953556601	-0.00405291	0.496780173	-0.047263648	0.606958597	0.035786378	0.000270234	0.249443466	0.044165576	0.139364377	0.094708696	0.115895272	0.083585593	0.119970769
p-values not corrected for multiple comparisons
