## Supplementary material for "The impact of FreeSurfer versions on structural neuroimaging analyses of Parkinson’s disease": Table S1: Table_S19.csv

Table S19
Correlation between quality metrics and software variability in cortical thickness across PD in PPMI (FreeSurfer 7 vs 6)
	cjv	cjv	cnr	cnr	fber	fber	qi_1	qi_1	qi_2	qi_2	rpve_gm	rpve_gm	snr_gm	snr_gm	snr_total	snr_total	snrd_gm	snrd_gm	snrd_total	snrd_total
	p	r	p	r	p	r	p	r	p	r	p	r	p	r	p	r	p	r	p	r
lh_G_and_S_frontomargin	0.898720025	-0.00885698	0.968337101	0.002762251	0.000734436	0.23175191	0.277336752	0.075487894	0.381102195	-0.060893964	0.000308423	0.247177449	8.72E-11	0.429398683	8.00E-05	0.269385172	0.003161424	0.20324934	0.002633033	0.207024393
rh_G_and_S_frontomargin	0.011802812	0.173886645	0.007338054	-0.184961949	0.046768961	0.137709488	0.793967262	-0.018172477	0.144495297	-0.101286379	0.334618905	0.067067264	0.008646972	0.181204519	0.56133862	0.040404445	0.947407158	0.004590273	0.934714179	0.005700331
lh_G_and_S_occipital_inf	0.25279793	0.079454465	0.194015962	-0.090196908	0.102603714	0.11322835	0.994081556	0.000516191	0.122982372	-0.107023553	0.061545235	0.129551482	5.62E-07	0.337908882	0.00449778	0.195782185	0.017218028	0.164629193	0.014788819	0.168410064
rh_G_and_S_occipital_inf	0.708878708	0.025977458	0.870751044	-0.011322053	0.368248769	0.062551773	0.179890822	0.093122012	0.188742142	-0.091270188	0.006602528	0.187344298	4.16E-08	0.368126999	0.000169982	0.257230301	0.006437575	0.187910955	0.006124932	0.189021509
lh_G_and_S_paracentral	0.005774807	0.190327051	0.001253966	-0.221714266	0.00870825	0.181041312	0.951985198	-0.004190201	0.039684517	-0.142414939	0.311710018	0.070311671	0.0009279	0.227417794	0.367298509	0.06267574	0.202511852	0.08851173	0.170148804	0.095239627
rh_G_and_S_paracentral	0.024335239	0.155742287	0.021281715	-0.159235538	0.001486248	0.218432172	0.524034605	-0.044315915	0.23381518	-0.082709585	0.15781371	0.098054572	3.87E-06	0.31324662	0.052740253	0.134186153	0.164159571	0.096586633	0.157106172	0.098220972
lh_G_and_S_subcentral	0.021040874	0.159529131	0.043026682	-0.140114144	0.103419402	0.112962174	0.673359519	-0.029328273	0.042221026	-0.14065465	0.519205991	0.044832279	6.23E-05	0.273317335	0.042763691	0.140289641	0.194103597	0.090179254	0.180403366	0.093012973
rh_G_and_S_subcentral	0.242694375	0.081164902	0.369785071	-0.062351771	0.797729083	0.017833299	0.692462823	0.027518203	0.278318183	-0.075334315	0.061397557	0.129624565	3.45E-05	0.282332189	0.009100244	0.180020753	0.013510621	0.170623296	0.012349679	0.172798857
lh_G_and_S_transv_frontopol	7.53E-05	0.270339146	5.78E-05	-0.274454415	0.00244871	0.208504739	0.211257646	-0.086829582	0.008166174	-0.182521945	0.232719385	0.082903056	0.114621816	0.109463913	0.286624811	-0.074048847	0.254379763	-0.079190991	0.278651897	-0.075282178
rh_G_and_S_transv_frontopol	1.26E-05	0.296969626	4.00E-05	-0.280082143	0.074374834	0.123690088	0.633863553	-0.033135758	0.010495166	-0.176679644	0.015515094	0.167226086	0.111020696	0.110558015	0.395950685	-0.059020695	0.465200892	-0.050788564	0.492504943	-0.047733655
lh_G_and_S_cingul-Ant	0.167913559	0.095738144	0.198609749	-0.089279217	0.228829227	0.083595123	0.766552455	0.020657834	0.117680786	-0.10855543	0.604904627	0.035990818	7.02E-06	0.305172162	0.009939453	0.177960669	0.115085038	0.109325135	0.107963231	0.111508991
rh_G_and_S_cingul-Ant	0.152748864	0.099258369	0.195196182	-0.089959642	0.293238674	0.073043096	0.87671955	-0.010794932	0.057457946	-0.13162974	0.772094736	0.020153372	7.61E-05	0.270173929	0.022399687	0.157909188	0.194192772	0.090161296	0.184549608	0.092139185
lh_G_and_S_cingul-Mid-Ant	0.065617284	0.127590888	0.091436626	-0.117052575	0.143855836	0.10144714	0.874069418	-0.011028906	0.173330448	-0.094538372	0.324550067	0.068474947	6.96E-05	0.27158966	0.038119508	0.143548885	0.109079654	0.111159324	0.104510449	0.112608721
rh_G_and_S_cingul-Mid-Ant	0.107299821	0.111718121	0.133299274	-0.104183436	0.086139086	0.1189984	0.902605236	-0.008515494	0.113663285	-0.109752481	0.235607846	0.082394447	2.51E-06	0.318985546	0.007944864	0.18315166	0.11866042	0.108268382	0.113448415	0.109817428
lh_G_and_S_cingul-Mid-Post	0.346836926	0.065395021	0.407626175	-0.057577147	0.622637276	0.034235725	0.965008091	0.003052848	0.310585535	-0.070474857	0.641938305	0.032349654	0.000186864	0.255659595	0.015086728	0.167918391	0.18711952	0.091604818	0.183818821	0.092292137
rh_G_and_S_cingul-Mid-Post	0.146690189	0.100738661	0.185969392	-0.091843296	0.814591678	-0.016317948	0.996945947	-0.000266365	0.373574455	-0.061860633	0.635856097	0.03294139	0.002409439	0.208833175	0.076561557	0.122774733	0.396785828	0.058916602	0.403411087	0.058095423
lh_G_cingul-Post-dorsal	0.491013135	0.04789817	0.521240318	-0.044614434	0.315454587	0.069771015	0.879272236	0.010569676	0.277028139	-0.075536263	0.166033934	0.096161193	1.70E-05	0.292695198	0.005095522	0.193076097	0.077994258	0.122186423	0.075754263	0.123110167
rh_G_cingul-Post-dorsal	0.544955925	0.0421059	0.580378092	-0.038456716	0.582551014	0.038236347	0.976940973	-0.002011408	0.438032483	-0.053928214	0.235335627	0.082442193	0.000105552	0.264988284	0.00817523	0.1824965	0.100532447	0.11391184	0.098059251	0.114742714
lh_G_cingul-Post-ventral	0.657458595	-0.030924976	0.656768452	0.030991514	0.276296615	0.075834374	0.867325238	0.011653148	0.965866796	-0.002985121	0.161347159	0.097467019	0.001498967	0.218783877	0.058340534	0.131486882	0.089910592	0.117887446	0.086387081	0.119192094
rh_G_cingul-Post-ventral	0.43817566	0.053911384	0.474229244	-0.049767902	0.578316856	0.038666112	0.977185771	-0.001990049	0.170015444	-0.095269232	0.192189382	0.090566198	1.85E-06	0.32290976	0.005011268	0.193439685	0.139124885	0.102653749	0.140930782	0.102189522
lh_G_cuneus	0.011430428	0.174653047	0.020024404	-0.160801206	0.094838239	0.115850112	0.54443574	-0.042160332	0.10160124	-0.113557777	0.892599964	0.009395329	0.013522211	0.170602417	0.267223968	0.07709229	0.534267282	0.043229574	0.515180443	0.045264647
rh_G_cuneus	0.185821703	0.091873998	0.201301969	-0.088748542	0.009492612	0.179037516	0.688024204	-0.027937078	0.197016098	-0.089595812	0.452326699	0.05226313	1.18E-05	0.297891247	0.007896582	0.183291111	0.098105054	0.114727176	0.096066009	0.115424526
lh_G_front_inf-Opercular	0.005659036	0.190774344	0.006651463	-0.187178626	0.508490812	0.04598703	0.990460783	0.000831998	0.045556101	-0.138470612	0.455435111	0.051904983	0.003076452	0.203815852	0.279635225	0.075128792	0.486105099	0.048441317	0.473410557	0.049860014
rh_G_front_inf-Opercular	0.008037435	0.182886387	0.021565524	-0.15889323	0.673694911	-0.029296327	0.97101387	-0.002528625	0.074795363	-0.123512377	0.997378105	0.000228673	0.013986391	0.169778867	0.287327646	0.073941237	0.702549295	0.026569979	0.702437408	0.02658047
lh_G_front_inf-Orbital	0.002838395	0.205481993	0.00196162	-0.212968647	0.625172509	0.033986585	0.692243561	-0.027538871	0.044916865	-0.138878605	0.382830229	0.060673709	0.007010944	0.185993863	0.466303955	0.050663282	0.723797175	0.024588165	0.694354667	0.027339969
rh_G_front_inf-Orbital	2.32E-05	0.288226103	6.36E-05	-0.27299629	0.283568056	0.074518935	0.437398711	-0.054002749	0.011213618	-0.175109458	0.978573187	0.001868997	0.073880151	0.123900182	0.649440412	-0.031622959	0.375258775	-0.061643314	0.392560521	-0.059444608
lh_G_front_inf-Triangul	0.003648906	0.200243038	0.004432681	-0.196096146	0.049976095	0.135773463	0.933383549	-0.005816779	0.010296862	-0.177129741	0.192439217	0.090515537	1.34E-05	0.296151039	0.083708379	0.11992347	0.220113946	0.085176375	0.193582714	0.09028427
rh_G_front_inf-Triangul	0.000129399	0.26170107	0.000428576	-0.241444141	0.153492875	0.099079667	0.841175766	-0.013944204	0.034509308	-0.146322831	0.954297399	0.003988193	0.025142059	0.154882637	0.791986974	0.018351198	0.561953029	-0.040341105	0.558978688	-0.04064804
lh_G_front_middle	0.006985218	0.186076827	0.00641769	-0.187980139	0.000253473	0.250533723	0.80874847	0.01684214	0.010275767	-0.17717807	0.030236705	0.149943669	2.66E-07	0.346942841	0.034224963	0.146551604	0.04908359	0.136301582	0.039169398	0.142783946
rh_G_front_middle	0.00013675	0.260801879	0.000456984	-0.240309664	0.005280643	0.192295805	0.911634678	-0.007722633	0.003573401	-0.200683975	0.033891652	0.146821836	3.47E-05	0.282211488	0.267786022	0.077002046	0.454295214	0.052036161	0.41464871	0.056720665
lh_G_front_sup	0.020225452	0.160545234	0.030877402	-0.149373999	0.005042971	0.193302234	0.959264024	0.003554388	0.074223611	-0.123754193	0.024901946	0.155135963	3.44E-08	0.370213288	0.006652367	0.187175576	0.027478212	0.152520668	0.023958724	0.156151874
rh_G_front_sup	0.003897076	0.198849605	0.007290478	-0.185109455	0.010586419	0.176475044	0.831978966	0.014763444	0.06300731	-0.128835609	0.07464146	0.123577321	1.68E-06	0.32421898	0.042983255	0.140143061	0.138460522	0.102825691	0.128808752	0.105397995
lh_G_Ins_lg_and_S_cent_ins	0.000304396	0.247403666	0.000823991	-0.229629223	0.302946386	0.071593859	0.877859847	0.010694295	0.098083033	-0.114734646	0.692864952	-0.027480303	0.29335796	0.073025096	0.534023065	-0.043255378	0.66555008	-0.030073875	0.680334891	-0.028665122
rh_G_Ins_lg_and_S_cent_ins	0.010200142	0.177352053	0.009233642	-0.179682328	0.005991906	0.189509473	0.214568396	-0.086205864	0.052892141	-0.134100952	0.906058829	0.008212115	0.062288771	0.129185701	0.891673144	0.009476904	0.527505013	-0.043946291	0.540299533	-0.042594058
lh_G_insular_short	0.004009024	0.198247067	0.006900187	-0.186353	0.281174022	0.07488949	0.78292717	-0.0191704	0.041566983	-0.141099849	0.368165391	-0.062562642	0.006090742	0.189146014	0.415616901	0.056603254	0.703891107	0.026444208	0.672497635	0.029410395
rh_G_insular_short	0.451858835	0.052317156	0.524940183	-0.044219345	0.294510078	0.072851496	0.914231073	-0.007494836	0.377877346	-0.061306637	0.159801774	0.097589998	4.20E-06	0.312147154	0.00183544	0.214289668	0.033042177	0.14752089	0.033123778	0.14745308
lh_G_occipital_middle	0.583009756	0.038189872	0.575075993	-0.038996051	0.000131916	0.261387854	0.244258429	0.080896922	0.176025263	-0.09395185	0.000633829	0.234442305	1.43E-11	0.445222339	5.19E-05	0.276112127	2.84E-05	0.285206991	2.03E-05	0.290157683
rh_G_occipital_middle	0.536444416	0.042999795	0.540572569	-0.042565376	0.068550032	0.126239677	0.314786189	0.069867213	0.438674081	-0.053852821	0.000848554	0.229084211	1.77E-08	0.377381517	0.000399495	0.242680086	0.003833232	0.199200252	0.003503957	0.201097005
lh_G_occipital_sup	0.92162659	-0.006846413	0.931621883	0.005970974	1.03E-08	0.383130935	0.942832448	-0.004990203	0.184437192	-0.092162685	0.000926898	0.227437994	2.32E-14	0.495732746	3.77E-07	0.342746337	8.78E-06	0.302086957	7.12E-06	0.304976932
rh_G_occipital_sup	0.984265772	-0.001372375	0.937138263	-0.005488231	0.000750968	0.231342729	0.747293646	0.022419384	0.520928436	-0.044647803	0.000586172	0.235857465	6.61E-12	0.451760136	3.40E-06	0.314986892	0.000174494	0.256796748	0.000156601	0.258582438
lh_G_oc-temp_lat-fusifor	0.21018238	0.087033661	0.26445907	-0.077538123	0.379562214	-0.061090763	0.869046513	-0.011472709	0.599311673	-0.036549082	0.791558118	0.018389918	0.011139771	0.175266691	0.107378597	0.111693235	0.313910453	0.069993453	0.32349683	0.068623814
rh_G_oc-temp_lat-fusifor	0.372676547	0.061976732	0.439806028	-0.053719961	0.988090491	-0.001038745	0.979295254	0.001805999	0.324860409	-0.068431143	0.641953453	0.032348183	0.00072332	0.232031865	0.022876432	0.157360904	0.207870105	0.087475073	0.20322901	0.088371843
lh_G_oc-temp_med-Lingual	0.425571746	0.055405201	0.506914038	-0.046158016	0.054688467	0.133108391	0.954359873	-0.003982735	0.204154103	-0.088191922	0.921427128	-0.006863894	0.000481087	0.239397256	0.026449116	0.153539031	0.095995571	0.115448825	0.094013436	0.116138484
rh_G_oc-temp_med-Lingual	0.331906018	0.067443833	0.315255254	-0.06979969	0.003644185	0.200270363	0.665336926	-0.030094274	0.535393946	-0.043110605	0.126831529	0.105943147	2.18E-05	0.289138382	0.005538695	0.191248068	0.011622177	0.174255708	0.01103495	0.17549146
lh_G_oc-temp_med-Parahip	0.073369677	0.124118182	0.084070258	-0.119784391	0.158908298	0.097798247	0.807798541	-0.016927447	0.18717797	-0.091592727	0.290590918	0.073443895	0.000140306	0.260383025	0.04163104	0.141055987	0.08037584	0.12122752	0.07831241	0.122056968
rh_G_oc-temp_med-Parahip	0.024709557	0.155340459	0.025970826	-0.154023943	0.586290229	-0.037858021	0.807741642	-0.016932558	0.24003102	-0.081624021	0.936088218	0.005580101	0.013013558	0.171533851	0.369587752	0.06237743	0.792140063	0.018337378	0.801684528	0.017477116
lh_G_orbital	0.006899505	0.186355227	0.007333199	-0.184976963	0.590482766	0.037435147	0.70890831	-0.025974691	0.347068513	-0.065363688	0.037712992	0.14384985	0.000186173	0.255721228	0.22579299	0.084141075	0.304879887	0.071308896	0.306207203	0.071113962
rh_G_orbital	0.003117149	0.203542779	0.008882066	-0.180583857	0.622826864	0.034217079	0.760031204	-0.021252788	0.101041622	-0.113742794	0.3217692	0.06886868	0.011478047	0.174553828	0.531505044	0.043521782	0.496173722	-0.047330189	0.487728016	-0.048261394
lh_G_pariet_inf-Angular	0.263736922	0.077655092	0.263499026	-0.077693673	0.013566396	0.170522965	0.732153035	0.023814287	0.146216662	-0.100856297	0.008004016	0.182981837	1.19E-09	0.404963017	0.000412987	0.24209663	0.011256072	0.175019479	0.010346317	0.177016779
rh_G_pariet_inf-Angular	0.040007721	0.142185467	0.043310829	-0.139925538	0.031570216	0.148769215	0.948464258	-0.004497881	0.027071207	-0.152919456	0.008986622	0.180312493	4.15E-06	0.312313184	0.030692229	0.1495376	0.191048762	0.090798105	0.179853048	0.093130057
lh_G_pariet_inf-Supramar	0.214047459	0.086303545	0.263004136	-0.077774009	0.428219494	0.055089297	0.695905074	0.027194036	0.244931375	-0.08078199	0.183374455	0.09238536	3.25E-05	0.283204811	0.014689649	0.168575658	0.168167019	0.095681369	0.163482721	0.096741155
rh_G_pariet_inf-Supramar	0.157167446	0.098206539	0.194812346	-0.090036692	0.534140718	0.043242946	0.619656055	0.034529253	0.087494821	-0.118491502	0.556956163	0.040857203	1.96E-05	0.290673586	0.014550545	0.168809588	0.085676465	0.119172834	0.079854577	0.121435417
lh_G_parietal_sup	0.050520402	0.135455224	0.03303054	-0.147530572	0.000184572	0.2558649	0.888819738	-0.009728132	0.022452071	-0.157848453	0.000965411	0.226675181	3.51E-08	0.370002654	0.020423411	0.16029534	0.020242955	0.160523054	0.016790956	0.165258665
rh_G_parietal_sup	0.434921345	0.054294696	0.375335881	-0.061633379	0.00128239	0.22128407	0.899088625	0.008824573	0.175799991	-0.094000625	0.001975049	0.212832655	3.29E-08	0.37071224	0.00174405	0.21529922	0.007478262	0.184532143	0.006154623	0.188913893
lh_G_postcentral	0.064779234	0.12798607	0.058091507	-0.131299774	0.002089296	0.211708576	0.929212158	-0.006181939	0.123788521	-0.106795133	0.128243535	0.105553171	3.54E-05	0.281914389	0.085625941	0.119191929	0.029027161	0.151047797	0.02427353	0.155809041
rh_G_postcentral	0.028202932	0.151822934	0.016626344	-0.16550502	0.008601049	0.181327504	0.352063168	-0.064691115	0.0999698	-0.114099427	0.756069306	0.021614996	0.012289449	0.172916562	0.89150327	0.009491857	0.792323023	0.018320861	0.773748923	0.020003012
lh_G_precentral	0.005622557	0.190916983	0.003006206	-0.204294989	0.003228143	0.202814087	0.818799878	-0.015941003	0.021951181	-0.158434267	0.85223927	0.012961207	0.000180004	0.256281244	0.437427036	0.053999417	0.362555423	0.063297492	0.327625499	0.068042039
rh_G_precentral	0.017705723	0.163926786	0.012686239	-0.172150278	0.124666394	0.106547696	0.312112346	-0.070253378	0.099538554	-0.114243772	0.94241992	0.005026275	0.068986543	0.126042617	0.787167528	-0.018786659	0.911301022	-0.007751912	0.941095771	-0.00514207
lh_G_precuneus	0.114567999	0.109480065	0.131973605	-0.104538674	0.596547528	0.036825851	0.865659222	-0.011772257	0.197100688	-0.089578961	0.463412474	0.050992036	0.000495597	0.238868161	0.044245719	0.13931223	0.323140906	0.068674191	0.323294636	0.068652428
rh_G_precuneus	0.158166675	0.097971771	0.188469934	-0.091326178	0.599619269	0.036518319	0.921871986	-0.006824908	0.123999436	-0.10673556	0.474235868	0.049767157	0.000247188	0.250959902	0.034361927	0.146441207	0.251600766	0.079654627	0.246739358	0.080474291
lh_G_rectus	0.000558677	0.23672305	0.000646694	-0.234077144	0.96355393	0.003179801	0.461460561	-0.051214605	0.030537567	-0.149674891	0.390728072	0.059674658	0.021677905	0.15875876	0.79223349	0.018328944	0.57927115	-0.038569124	0.580641211	-0.038430011
rh_G_rectus	0.011742024	0.174010285	0.034867151	-0.146037185	0.812869618	0.016472337	0.232208523	-0.082993472	0.033902272	-0.146813191	0.268567113	0.076876847	0.021862404	0.158539298	0.622596353	0.03423975	0.541799162	-0.042436616	0.521561543	-0.044580075
lh_G_subcallosal	0.147915578	0.100435579	0.102275741	-0.113335846	0.931500216	0.005981624	0.668084907	0.029831492	0.147928623	-0.100432362	0.99409797	-0.00051476	0.481483196	-0.048955497	0.150118289	-0.099895523	0.118812535	-0.108223976	0.125524094	-0.106307245
rh_G_subcallosal	0.169609338	0.095359493	0.353606239	-0.064484543	0.444572249	-0.05316266	0.094096727	-0.116109272	0.281581803	-0.074826223	0.223197943	0.084611834	0.106827975	-0.111867483	0.144354016	-0.10132185	0.168276959	-0.095656762	0.166756963	-0.095998039
lh_G_temp_sup-G_T_transv	0.000582738	0.235963498	0.001368411	-0.22003339	0.005551196	0.191198431	0.4473572	-0.05283859	0.009312139	-0.179485202	0.56365759	-0.040165556	0.00775429	0.183706545	0.589416676	0.037542545	0.549904683	0.04158934	0.500008759	0.046910124
rh_G_temp_sup-G_T_transv	0.25059515	0.079823273	0.218165782	-0.085535905	7.02E-05	0.271442804	0.579898402	-0.038505415	0.101835596	-0.113480535	0.722700083	0.024689995	7.61E-05	0.27017258	0.10916244	0.111133508	0.13258908	0.104373406	0.113565565	0.109782006
lh_G_temp_sup-Lateral	0.008494484	0.181615151	0.015573423	-0.167133113	0.027924493	0.152089169	0.670895633	-0.029563146	0.010164178	-0.177435193	0.632742636	0.033245213	8.47E-06	0.302572918	0.045066626	0.138782586	0.299318401	0.072131818	0.28117373	0.074889535
rh_G_temp_sup-Lateral	0.052434992	0.134358006	0.099027358	-0.114415521	0.14018866	0.10237974	0.934140275	0.005750554	0.036006912	-0.145143642	0.244434182	0.080866884	1.21E-07	0.356160672	0.004525539	0.195649552	0.063286634	0.128700398	0.059934275	0.130356626
lh_G_temp_sup-Plan_polar	0.000418844	0.241848863	0.000603841	-0.235320795	0.170372775	0.095189945	0.924502718	-0.006594403	0.033844798	-0.146860004	0.588371544	0.037647919	0.005416172	0.191739955	0.578991367	0.038597552	0.917747461	0.00718645	0.89287961	0.009370718
rh_G_temp_sup-Plan_polar	0.009967985	0.177893373	0.01738608	-0.164385221	0.177476861	0.093638664	0.869641958	0.011420074	0.547362242	-0.041854438	0.791292139	0.018413936	0.004835604	0.194215734	0.36527136	0.062940858	0.679012196	0.02879067	0.676349939	0.029043652
lh_G_temp_sup-Plan_tempo	0.022677748	0.157588192	0.030538609	-0.149673964	0.084203323	0.119733373	0.935552113	0.005627009	0.161313455	-0.097239642	0.679253401	0.028767769	0.000270835	0.249405582	0.086728582	0.118777212	0.14704241	0.100651348	0.135742188	0.103535859
rh_G_temp_sup-Plan_tempo	0.315806724	0.069720388	0.464432794	-0.050875899	0.025857833	0.154139619	0.894573386	0.009221678	0.137086109	-0.10318341	0.634519347	0.033071758	1.74E-07	0.351921653	0.002441224	0.208566971	0.03399032	0.146741607	0.030249691	0.14993202
lh_G_temporal_inf	0.155430257	0.09861738	0.197322103	-0.089534877	0.641332773	-0.032408461	0.80930654	0.016792036	0.353496571	-0.064499205	0.399008564	0.058640195	0.006843225	0.18653971	0.131339379	0.104709597	0.354542222	0.064359517	0.355763052	0.064196753
rh_G_temporal_inf	0.069230355	0.125932993	0.095425764	-0.115645914	0.111589931	0.110383238	0.991206759	-0.000766932	0.187302707	-0.091566933	0.270821948	0.076516813	1.87E-05	0.291325332	0.030236047	0.149944259	0.238147918	0.081950792	0.2303645	0.083321011
lh_G_temporal_middle	0.10753242	0.111644682	0.233427613	-0.08277794	0.666777784	0.029956436	0.56212781	0.040323093	0.102074699	-0.113401873	0.383643478	0.060570262	5.25E-05	0.275933433	0.013097143	0.171378621	0.170745425	0.09510739	0.165956432	0.096178713
rh_G_temporal_middle	0.343704732	0.065820101	0.435070413	-0.054277102	0.188143108	0.091393479	0.607670761	0.035715565	0.084680094	-0.119551103	0.077289727	0.122474622	4.95E-07	0.339462813	0.002311991	0.209669655	0.053416829	0.133808182	0.050016187	0.135749924
lh_Lat_Fis-ant-Horizont	0.399379282	0.058594184	0.580887951	-0.038404973	0.967265096	0.002855823	0.730231318	0.023992004	0.335227665	-0.066983033	0.256038597	0.078915904	1.18E-05	0.297875413	0.003090089	0.203723986	0.024159706	0.155932554	0.023089652	0.157118873
rh_Lat_Fis-ant-Horizont	0.207020512	0.087638147	0.345959649	-0.065513833	0.665691601	-0.030060333	0.932048572	0.005933624	0.196532984	-0.089692155	0.993265278	-0.000587387	0.007795355	0.183585959	0.062984059	0.128846886	0.567239248	0.039797512	0.577269357	0.038772659
lh_Lat_Fis-ant-Vertical	0.108610407	0.11130595	0.15504039	-0.098710057	0.331101861	0.067555834	0.849604569	0.013195061	0.093960095	-0.116157202	0.949073526	0.004444633	0.000470741	0.239783589	0.083423688	0.120033223	0.193607389	0.090279291	0.182409275	0.092588418
rh_Lat_Fis-ant-Vertical	0.145993511	0.100911833	0.196138033	-0.089771044	0.054232483	0.133357757	0.961259306	0.003380152	0.181595465	-0.092760246	0.66469222	0.030155987	5.57E-05	0.275040699	0.02770283	0.152302746	0.123478333	0.106882887	0.116798506	0.10881555
lh_Lat_Fis-post	0.111016287	0.110559372	0.148800534	-0.10021788	0.012788839	0.171955567	0.880596903	-0.010452827	0.164384867	-0.096535304	0.744199843	0.022703671	7.21E-06	0.304815219	0.01877299	0.162446524	0.063692089	0.128505001	0.058152872	0.131267973
rh_Lat_Fis-post	0.421738324	0.055864595	0.516530667	-0.045119432	0.043665764	0.139691398	0.846921322	0.013433377	0.370096714	-0.062311262	0.489575972	0.048056912	2.06E-07	0.349919304	0.001331608	0.220559401	0.032258685	0.148179317	0.031067851	0.149206606
lh_Pole_occipital	0.143014818	-0.101659404	0.098022193	0.114755289	0.011152833	0.175238813	0.609454935	0.03553832	0.718643917	-0.025066938	0.014661783	0.168622364	1.59E-07	0.35298676	1.09E-05	0.29905694	3.10E-06	0.316196723	2.63E-06	0.318346869
rh_Pole_occipital	0.116992248	-0.108758299	0.112969309	0.109962593	0.11383545	0.10970051	0.470379289	0.050201827	0.797976672	0.017810991	0.002142495	0.211204134	2.22E-07	0.349061952	9.29E-06	0.301293058	2.51E-06	0.318958901	2.30E-06	0.320112461
lh_Pole_temporal	0.017619404	0.164049871	0.019083325	-0.16202983	0.222862258	0.084673013	0.902196939	0.008551371	0.151461611	-0.09956911	0.063370661	0.12865982	9.33E-05	0.266958995	0.082401751	0.120429695	0.4222551	0.055802524	0.422799079	0.055737233
rh_Pole_temporal	0.175085677	0.094155589	0.134846803	-0.103772165	0.809242225	0.01679781	0.844247651	0.013670997	0.092595303	-0.116639042	0.314814593	0.069863122	0.000553434	0.236892595	0.060876129	0.129883766	0.316472675	0.069624745	0.301118805	0.071864318
lh_S_calcarine	0.330269892	0.067671894	0.401814427	-0.058292584	0.233615179	0.082744849	0.922493335	0.006770459	0.335078922	-0.067003605	0.703868392	0.026446336	0.000593814	0.235623535	0.02035491	0.160381574	0.152134172	0.099406507	0.151970443	0.099446041
rh_S_calcarine	0.246995505	0.080430824	0.248796614	-0.080126069	0.230648472	0.083270451	0.704096694	-0.026424945	0.417116791	-0.05642168	0.354838284	0.064320013	0.002713255	0.206409309	0.056259967	0.132261957	0.227622022	0.083811576	0.226217759	0.084064385
lh_S_central	0.010366435	0.176970964	0.010713515	-0.176192657	0.270186088	0.076618135	0.456387435	-0.051795532	0.007262948	-0.1851952	0.768646356	-0.020467121	0.052737879	0.134187486	0.637129257	0.03281733	0.897217692	0.008989082	0.847042036	0.013422652
rh_S_central	0.002446967	0.208519218	0.003680632	-0.200060215	0.11364549	0.109757856	0.267701	-0.077015689	0.106816389	-0.111871157	0.474978685	-0.049683657	0.011671872	0.174153672	0.492033102	0.047785661	0.701929452	0.026628107	0.677723245	0.028913106
lh_S_cingul-Marginalis	0.131526459	0.104659113	0.179303387	-0.093247265	0.173218041	0.094562983	0.947693423	-0.004565252	0.172180199	-0.094790782	0.651231827	0.031449942	1.28E-05	0.296782512	0.011052248	0.175454239	0.110310194	0.110777156	0.104148829	0.112725547
rh_S_cingul-Marginalis	0.177576584	0.093617218	0.232305798	-0.082976245	0.436243436	0.054138775	0.772390268	-0.020126503	0.180082421	-0.093081224	0.560237338	0.040518059	7.15E-05	0.271147483	0.024334014	0.15574361	0.245176838	0.080740122	0.241481977	0.081373461
lh_S_circular_insula_ant	0.053830406	0.133579087	0.071883705	-0.124759865	0.187031197	0.091623093	0.690739275	-0.027680737	0.122981507	-0.107023799	0.460484297	0.051326121	6.29E-05	0.273158327	0.046953811	0.137594939	0.17882136	0.09335027	0.169502316	0.095383307
rh_S_circular_insula_ant	0.045911816	0.138245647	0.076387585	-0.122846776	0.156483706	0.098367832	0.536721205	-0.042970615	0.109433218	-0.111049173	0.689156389	0.027830138	0.000314456	0.246843563	0.099700088	0.114189646	0.497133377	0.047224914	0.489647979	0.048048952
lh_S_circular_insula_inf	0.000511694	0.238297746	0.000796239	-0.230263292	0.068982083	0.126044626	0.952147433	0.004176026	0.337360451	-0.066688697	0.695930877	-0.027191609	0.057571638	0.131570307	0.949980937	0.004365334	0.927822731	0.006303605	0.890916327	0.009543526
rh_S_circular_insula_inf	0.355330196	0.064254423	0.374329915	-0.061763086	0.000286889	0.248420782	0.927917406	-0.006295314	0.268616599	-0.076868923	0.575148294	0.038988681	0.000123894	0.262406293	0.05163655	0.134811465	0.046533899	0.137855701	0.040273241	0.141998115
lh_S_circular_insula_sup	0.097132582	0.11505831	0.113059797	-0.109935139	0.022113698	0.158242942	0.840440626	-0.014009618	0.170331256	-0.095199151	0.731410794	0.02388291	3.04E-05	0.284193699	0.031257508	0.149040775	0.097810332	0.114827255	0.089715401	0.117674672
rh_S_circular_insula_sup	0.0755127	0.1232111	0.12941594	-0.10523188	0.097026031	0.115094751	0.924051193	-0.00663396	0.162765854	-0.096905337	0.98668394	-0.001161435	4.22E-05	0.279273915	0.040299322	0.141979768	0.220031261	0.085191588	0.211630182	0.086759051
lh_S_collat_transv_ant	0.003842814	0.199147294	0.006306473	-0.188370651	0.462081207	0.051143779	0.499679198	-0.046946155	0.046787566	-0.137697942	0.670855314	0.029566992	0.002368007	0.209184993	0.268133346	0.076946343	0.949520875	-0.004405539	0.951294259	-0.004250573
rh_S_collat_transv_ant	0.147921174	0.100434199	0.221691868	-0.084886831	0.884406358	-0.010116957	0.85764638	-0.012481728	0.401101324	-0.05838079	0.508232467	0.046015026	0.002923339	0.204873428	0.075501819	0.123215653	0.401669176	0.058310543	0.407991542	0.057532373
lh_S_collat_transv_post	0.264184147	0.077582628	0.33678325	-0.066768236	0.899752194	0.008766238	0.934045769	0.005758824	0.372315647	-0.062023444	0.169925199	0.095289276	0.003103619	0.203633203	0.05706499	0.131835907	0.181431063	0.092795027	0.17899272	0.093313628
rh_S_collat_transv_post	0.15254771	0.099306796	0.217096499	-0.085734213	0.96736905	-0.002846749	0.894963152	-0.009187387	0.236412862	-0.082253479	0.435976992	0.054170177	0.001718729	0.215587483	0.055650419	0.132587919	0.140314735	0.102347371	0.135622891	0.103567274
lh_S_front_inf	0.104918389	0.112477313	0.062830539	-0.128921431	0.158228001	0.097957399	0.549915729	0.04158819	0.10295226	-0.113114409	0.755302486	0.021685168	5.73E-06	0.307960709	0.023202334	0.156991742	0.108211486	0.111430992	0.093395619	0.11635581
rh_S_front_inf	0.196281334	0.089742408	0.238685538	-0.081857315	0.654873787	0.031098789	0.830665936	0.01488057	0.169805845	-0.095315797	0.867009447	0.011652827	0.000179449	0.256332486	0.023690682	0.156446851	0.140011365	0.102425298	0.134344839	0.103905168
lh_S_front_middle	0.119225762	0.108103566	0.158138032	-0.097978485	0.078825335	0.121849151	0.96686024	-0.002891163	0.054665353	-0.13312099	0.03649063	0.144771642	1.31E-05	0.296450009	0.01706183	0.164857824	0.191281398	0.090750724	0.176607499	0.093826003
rh_S_front_middle	0.029296482	0.150798594	0.027845655	-0.152164965	0.955319745	0.003898885	0.782719982	-0.019189165	0.026114921	-0.153877052	0.591437161	0.037339075	0.028147473	0.151875782	0.555404816	0.041017887	0.716985289	-0.025221286	0.744452164	-0.022680472
lh_S_front_sup	0.106011955	0.112127021	0.064883168	-0.127936834	0.063557309	0.128569841	0.974531639	-0.002221639	0.055785604	-0.132515373	0.135454213	0.103611729	0.001355064	0.220222634	0.155171493	0.098678872	0.304404483	0.071378851	0.276889199	0.075558052
rh_S_front_sup	0.151859912	0.099472748	0.157579448	-0.098109604	0.101041994	0.113742671	0.883040434	-0.01023736	0.03243405	-0.148030773	0.21153116	0.086777789	2.56E-06	0.318712036	0.015975941	0.166499688	0.096242289	0.115363777	0.084607789	0.119578692
lh_S_interm_prim-Jensen	0.771343547	0.020221684	0.956129362	0.003828165	0.702070872	0.026614843	0.165408681	0.096302711	0.804832104	0.017194006	0.041781248	0.140953357	5.73E-05	0.27459108	0.009425586	0.179202895	0.081945958	0.120607802	0.086886217	0.11871827
rh_S_interm_prim-Jensen	0.856001757	-0.012627503	0.727505443	0.024244356	0.366395554	0.062793719	0.606936518	-0.035788574	0.504001133	-0.046474624	0.021142899	0.159404406	0.022406959	0.157900749	0.120446505	0.107749743	0.510134211	0.045809112	0.527076767	0.043991836
lh_S_intrapariet_and_P_trans	0.203372726	0.088343853	0.242516243	-0.081195499	0.022865391	0.15737349	0.922909162	0.006734022	0.192708183	-0.09046105	0.590382295	0.037445264	2.06E-06	0.321551486	0.006476484	0.187776134	0.038367842	0.143366361	0.034214939	0.146559699
rh_S_intrapariet_and_P_trans	0.082221329	0.120500102	0.106742491	-0.111894598	0.038311198	0.143407907	0.931263828	0.006002317	0.20391831	-0.088237725	0.164368338	0.096539068	9.08E-07	0.331983323	0.006436287	0.187915431	0.068693868	0.12617463	0.064732344	0.128008305
lh_S_oc_middle_and_Lunatus	0.28160622	0.074822436	0.343810707	-0.065805679	0.535051253	0.043146778	0.790546739	0.018481255	0.299611805	-0.072088152	0.222202271	0.084793487	0.000343018	0.245339531	0.018640491	0.162626257	0.149627129	0.100015422	0.148011478	0.10041194
rh_S_oc_middle_and_Lunatus	0.304690495	0.071336756	0.323325767	-0.068648022	0.955471767	-0.003885606	0.74887637	0.022274093	0.344825992	-0.065667651	0.237357951	0.082088412	0.000229661	0.252204031	0.016270309	0.166045214	0.118180916	0.108408653	0.116841654	0.108802793
lh_S_oc_sup_and_transversal	0.222539699	0.084731861	0.265633252	-0.077348402	0.57990302	0.038504946	0.958750947	-0.003599196	0.279846536	-0.075095878	0.405015505	0.057897771	0.000288606	0.24831852	0.024516217	0.155547349	0.233736958	0.082723375	0.229355004	0.083501104
rh_S_oc_sup_and_transversal	0.128104295	0.105591479	0.121085369	-0.107565683	0.078052641	0.122162636	0.988879684	0.000969908	0.100175732	-0.114030672	0.180040116	0.093090227	1.05E-06	0.33012887	0.005188058	0.192682934	0.029471845	0.150637381	0.026278975	0.153710659
lh_S_occipital_ant	0.162809793	0.096895258	0.184251334	-0.092201559	0.936817476	0.005516296	0.516135284	-0.045161935	0.123817955	-0.106786814	0.865465331	0.011789409	0.001708111	0.21570951	0.06288823	0.128893401	0.418557886	0.056247584	0.408641684	0.057452758
rh_S_occipital_ant	0.223056847	0.084637541	0.308338874	-0.070802058	0.260097512	0.078247948	0.471687593	0.050054152	0.121542937	-0.107434318	0.077072186	0.12256404	1.69E-05	0.292831489	0.007920703	0.18322135	0.034621989	0.146232614	0.030612923	0.149607925
lh_S_oc-temp_lat	0.020373098	0.160358653	0.039822748	-0.142316604	0.981251826	0.001635302	0.877379186	0.010736713	0.365063502	-0.062968094	0.928685296	-0.006228072	0.004096771	0.197785296	0.170984218	0.095054559	0.55220452	0.041350055	0.547260727	0.041865036
rh_S_oc-temp_lat	0.34617948	0.065484043	0.498938314	-0.047027202	0.392514727	-0.059450349	0.754777609	-0.021733212	0.26283331	-0.077801764	0.953655949	0.004044231	0.00490475	0.193907288	0.050299903	0.135583797	0.41036602	0.057241963	0.415546428	0.056611794
lh_S_oc-temp_med_and_Lingual	0.351860012	0.064718354	0.440366259	-0.053654278	0.721062446	-0.024842095	0.926104935	-0.006454052	0.423357927	-0.055670209	0.50636644	0.046217462	0.004930463	0.193793582	0.053713062	0.133643939	0.355333637	0.064253964	0.360220084	0.06360548
rh_S_oc-temp_med_and_Lingual	0.28326925	0.07456507	0.337413928	-0.066681332	0.620922486	0.034404487	0.979433887	0.001793904	0.196589701	-0.089680836	0.259381396	0.078365272	0.000208854	0.253801363	0.019089233	0.162021954	0.227116328	0.083902488	0.225160327	0.084255489
lh_S_orbital_lateral	0.557405945	0.040810657	0.532716521	-0.04339353	0.82730519	0.015180551	0.779476986	0.019483061	0.05945833	-0.130597906	0.003573731	0.200682032	4.59E-06	0.310961497	0.007321498	0.18501318	0.140277448	0.102356942	0.132568183	0.104379008
rh_S_orbital_lateral	0.0596727	0.130489035	0.08586726	-0.119100802	0.551888179	-0.041382939	0.30120696	-0.071851247	0.15786331	-0.098042928	0.222397419	0.084757838	0.058060784	0.131315707	0.392544438	0.059446624	0.3508795	-0.06484996	0.338646042	-0.066511852
lh_S_orbital_med-olfact	0.216611523	0.085824386	0.266226324	-0.077252792	0.643868027	0.032162399	0.7184448	-0.025085461	0.903055371	-0.008475943	0.207098078	0.087623238	0.001153612	0.223308217	0.060134217	0.130255736	0.182330999	0.092604921	0.187654108	0.091494337
rh_S_orbital_med-olfact	0.069355947	0.125876646	0.091285225	-0.117106919	0.516500494	-0.045122675	0.985061321	0.001302977	0.304396222	-0.071380067	0.867552508	0.011604802	0.016280893	0.166029007	0.279964033	0.075077584	0.71457065	0.025446207	0.717488528	0.025174443
lh_S_orbital-H_Shaped	0.444426443	0.053179658	0.558463845	-0.040701249	0.298850268	0.072201546	0.603728054	0.036108066	0.139380987	-0.102587636	0.24542378	0.080698032	1.01E-05	0.300180192	0.005019649	0.193403274	0.055289223	0.132782467	0.050932801	0.135216
rh_S_orbital-H_Shaped	0.201029273	0.088802059	0.292533088	-0.073149666	0.264892469	0.077468028	0.899062242	-0.008826893	0.264897093	-0.077467281	0.381141719	0.06088892	2.98E-05	0.284521192	0.010845536	0.175902441	0.145484287	0.101038807	0.15133764	0.099599142
lh_S_parieto_occipital	0.304325824	0.071390433	0.330716716	-0.067609539	0.279830855	0.07509832	0.948573713	0.004488314	0.264964843	-0.077456331	0.214518463	0.086215219	2.86E-05	0.285124142	0.007289087	0.185113781	0.109412816	0.111055521	0.106147366	0.112083845
rh_S_parieto_occipital	0.280838907	0.074941529	0.335168752	-0.06699118	0.805683196	-0.017117503	0.897119706	0.008997699	0.323443468	-0.068631364	0.831319016	0.014822308	0.002606024	0.207235305	0.047594422	0.137200853	0.321647069	0.068886023	0.322083645	0.068824049
lh_S_pericallosal	0.984377133	-0.00136266	0.976335367	0.00206425	0.532143465	0.043454178	0.94985397	0.00437643	0.029307736	-0.150788224	0.078974957	0.121788737	0.242491869	-0.081199687	0.25957965	-0.078332769	0.455163728	-0.051936197	0.49341236	-0.047633716
rh_S_pericallosal	0.502479121	0.046640435	0.545681961	-0.042029971	0.234873988	0.08252325	0.195592043	-0.089880294	0.753939816	-0.021809921	0.098275303	0.114669473	0.524143006	0.044304351	0.689282269	0.027818252	0.420976646	0.055956163	0.389436187	0.059837236
lh_S_postcentral	0.04813399	0.136872346	0.036919743	-0.144445112	0.061710371	0.129469932	0.736160294	-0.023444196	0.030999279	-0.149266775	0.40885775	0.057426316	2.56E-06	0.318724311	0.021520996	0.158946677	0.081857776	0.120642352	0.071950586	0.124730753
rh_S_postcentral	0.050186118	0.135650329	0.080106153	-0.121334944	0.302741892	0.071624068	0.979802532	-0.001761742	0.067382804	-0.126771689	0.499172212	0.047001608	2.32E-05	0.288181464	0.030693602	0.149536384	0.178728032	0.093370237	0.16808739	0.095699199
lh_S_precentral-inf-part	0.099571292	0.114232797	0.119922607	-0.107901248	0.513148666	0.045483533	0.974099479	0.00225935	0.163499999	-0.096737205	0.587935016	0.037691957	0.000823131	0.229648577	0.080184156	0.121303843	0.329972795	0.067713384	0.316921511	0.069560357
rh_S_precentral-inf-part	0.071964958	0.1247245	0.088728722	-0.118035598	0.934096719	0.005754365	0.962127729	-0.003304324	0.103617808	-0.112897681	0.953031682	-0.00409877	0.002393862	0.208964793	0.124248828	0.106665222	0.348232128	0.065206455	0.337786946	0.066629981
lh_S_precentral-sup-part	0.0749643	0.123441214	0.083309247	-0.120077426	0.641440359	-0.032398011	0.789357805	-0.018588667	0.156994566	-0.098247272	0.932409979	-0.00590199	0.019619644	0.161323367	0.24097151	0.081461491	0.653320356	0.031248472	0.646999673	0.031859003
rh_S_precentral-sup-part	0.030977843	0.149285608	0.029381736	-0.150720117	0.762790459	0.021000867	0.73882745	-0.023198235	0.057614137	-0.131548116	0.912726259	-0.007626852	0.026634692	0.153352909	0.656152801	0.030975656	0.983989709	-0.001396457	0.991349194	-0.000754509
lh_S_suborbital	0.128557209	0.105466989	0.126811203	-0.105948786	0.006904927	0.186337524	0.497349327	0.047201239	0.035373743	-0.145637021	0.888693311	0.009739266	6.21E-05	0.273360544	0.062977492	0.128850072	0.319575329	0.069180861	0.299166637	0.072154415
rh_S_suborbital	0.563797907	-0.040151116	0.402892136	0.058159454	0.728350363	-0.024166103	0.139425417	0.102576176	0.822858736	-0.015577874	0.265886965	0.077307483	4.32E-05	0.278929421	0.000480457	0.23942056	0.013378139	0.170863073	0.013073644	0.171422174
lh_S_subparietal	0.315988421	0.06969428	0.374335633	-0.061762348	0.391338853	0.059597907	0.990777204	-0.000804399	0.191272353	-0.090752566	0.34240033	0.065997849	1.74E-05	0.292419502	0.007780954	0.183628181	0.104114208	0.112736748	0.098758071	0.114506277
rh_S_subparietal	0.381925045	0.060789008	0.500133494	-0.04689649	0.610756813	-0.035409132	0.89826921	-0.008896617	0.41534254	-0.056636509	0.521090386	0.044630474	0.000311025	0.24703269	0.013655008	0.170364308	0.216295515	0.08588322	0.220772792	0.085055299
lh_S_temporal_inf	0.671134172	0.029540392	0.792335398	-0.018319744	0.57282657	0.039225568	0.359266038	0.063731658	0.293196838	-0.07304941	0.182877662	0.092489779	7.10E-06	0.305020369	0.003026765	0.204153724	0.073652609	0.123997203	0.068142336	0.126424654
rh_S_temporal_inf	0.458292354	0.051576979	0.642556385	-0.032289652	0.849040523	0.013245145	0.75174825	0.022010705	0.250579389	-0.07982592	0.22489763	0.084303064	0.00043308	0.241259689	0.012355718	0.172787083	0.273161876	0.076145342	0.270020023	0.076644623
lh_S_temporal_sup	0.126946995	0.105911132	0.18234424	-0.092602129	0.667428677	0.029894207	0.977370511	0.00197393	0.234797621	-0.08253667	0.813799567	0.016388954	0.000651488	0.233942804	0.050782359	0.135303081	0.377351916	0.061374078	0.375477433	0.061615145
rh_S_temporal_sup	0.183611731	0.092335562	0.240199582	-0.081594858	0.438358331	0.053889916	0.877097142	-0.010761605	0.179296988	-0.093248631	0.468847749	0.050374986	5.04E-05	0.276586153	0.014661027	0.168623633	0.196559405	0.089686882	0.19444436	0.090110664
lh_S_temporal_transverse	0.059885793	0.130381132	0.06065905	-0.129992215	0.057796383	0.131453107	0.974762221	-0.002201518	0.271105403	-0.076471698	0.301320619	0.071834398	0.008428184	0.181795732	0.379901977	0.061047302	0.171442756	0.094953265	0.152438315	0.099333153
rh_S_temporal_transverse	0.539230135	0.042706463	0.562880002	-0.040245606	0.092443393	0.116693023	0.52238513	0.044492033	0.377873693	-0.061307106	0.9057263	0.008241319	4.46E-07	0.340727576	0.001162945	0.223154727	0.013793517	0.170118111	0.012473366	0.172558716
p-values not corrected for multiple comparisons
