## Supplementary material for "The impact of FreeSurfer versions on structural neuroimaging analyses of Parkinson’s disease": Table S1: Table_S20.csv

Table S20
Correlation between quality metrics and software variability in volume across PD in PPMI (FreeSurfer 7 vs 5)
	cjv	cjv	cnr	cnr	fber	fber	qi_1	qi_1	qi_2	qi_2	rpve_gm	rpve_gm	snr_gm	snr_gm	snr_total	snr_total	snrd_gm	snrd_gm	snrd_total	snrd_total
	p	t	p	t	p	t	p	t	p	t	p	t	p	t	p	t	p	t	p	t
Left-Lateral-Ventricle	0.772301361	-0.020134586	0.846232114	0.013494615	0.947232466	0.004605542	0.687054011	-0.02802877	0.825839535	-0.015311463	0.634506395	-0.033073022	0.362776614	-0.063268385	0.527442924	-0.043952893	0.777007155	-0.019707119	0.810343124	-0.016698992
Left-Inf-Lat-Vent	0.032567047	-0.147918572	0.038982388	0.142918923	0.326791819	0.068159131	0.08792728	0.118331134	0.135233776	0.10366989	0.200619048	0.088882666	0.911385303	0.007744516	0.335927825	0.066886276	0.148310784	0.100338236	0.124124098	0.106700387
Left-Cerebellum-White-Matter	0.503802069	0.046496295	0.307041956	-0.070991652	0.110057621	-0.110855324	0.945381275	-0.00476736	0.689543067	0.02779363	0.383982347	-0.060527197	0.85176163	-0.013003591	0.814356552	-0.016339024	0.526069501	-0.044099034	0.505064706	-0.046358912
Left-Cerebellum-Cortex	6.39E-06	0.306467626	2.98E-06	-0.316737145	0.010537702	-0.176584078	0.095776563	-0.115524467	0.009548111	-0.178901358	1.06E-05	-0.2994403	2.52E-16	-0.52684901	1.19E-13	-0.483632131	2.73E-09	-0.396752183	3.17E-09	-0.395237977
Left-Thalamus	0.176026398	-0.093951605	0.163172138	0.096812221	0.532791549	-0.043385592	0.059232577	0.130712908	0.632281369	0.033290279	0.02347945	0.156681342	0.412751018	0.056951263	0.399531357	0.058575317	0.712238217	0.025663722	0.727583121	0.024237161
Left-Caudate	0.250084792	0.079909042	0.29058597	-0.073444646	0.897046121	-0.00900417	0.695811153	-0.027202873	0.632832525	-0.033236433	0.568682813	-0.039649487	0.70516634	-0.026324757	0.480237435	-0.049094542	0.509868135	-0.045837898	0.508740753	-0.045959951
Left-Putamen	0.244532688	0.080850055	0.157326855	-0.098169011	0.407419881	0.057602439	0.512176227	-0.045588454	0.194644058	-0.090070508	0.064284417	0.128221371	0.261718069	-0.077983263	0.050642692	-0.135384117	0.174437724	-0.094296563	0.187764753	-0.091471499
Left-Pallidum	0.793589479	0.018206563	0.768110636	-0.0205159	0.433991232	0.054404552	0.232564218	-0.082930504	0.591240184	-0.037358898	0.099356206	-0.114304956	0.258041639	-0.078585369	0.260697457	-0.078149828	0.279668375	-0.075123627	0.278705179	-0.075273857
3rd-Ventricle	0.004166633	-0.197423973	0.005260893	0.192377875	0.062092412	0.12928195	0.665297849	0.030098014	0.75044518	-0.022130174	0.11440639	0.109528603	0.831676278	0.014790441	0.244274181	0.08089423	0.171608465	0.094916709	0.141729563	0.101985633
4th-Ventricle	0.001736264	0.215387445	0.005939534	-0.189704247	0.569386936	-0.039577351	0.435699645	-0.054202874	0.024640973	-0.15541369	0.252526028	-0.079499869	0.054705894	-0.133098894	0.019691099	-0.161230512	0.191539602	-0.090698186	0.205341279	-0.08796189
Brain-Stem	0.013612341	0.170440589	0.053951867	-0.133512082	0.132504076	-0.104396196	0.871396863	-0.011264985	0.938142602	-0.00540037	0.844344682	-0.013662371	0.99809918	0.000165783	0.426170745	-0.055333635	0.314432461	-0.069918176	0.289112369	-0.073668769
Left-Hippocampus	7.80E-07	0.333874271	1.73E-06	-0.323778243	0.233265698	-0.08280652	0.061775742	-0.129437699	0.020677402	-0.159977768	0.02485532	-0.155185398	0.005109811	-0.193014969	0.000169892	-0.257239056	0.004659838	-0.195018007	0.004939938	-0.193751816
Left-Amygdala	0.176957785	0.093750438	0.138043922	-0.102933831	0.414087685	0.056788773	0.752345643	-0.021955955	0.40365189	-0.058065728	0.248343153	-0.080202652	0.278613816	-0.075288125	0.270444051	-0.07657701	0.578423075	-0.038655313	0.589824926	-0.037501407
CSF	0.006710314	-0.186980815	0.002641518	0.20695854	0.798591821	0.017755572	0.186659916	0.091699987	0.807775626	-0.016929505	0.022499117	0.157794012	1.44E-06	0.326184947	2.37E-05	0.287861387	0.007370404	0.184862134	0.008235777	0.18232703
Left-Accumbens-area	0.12227957	0.10722364	0.098623859	-0.114551583	0.744363926	0.022688584	0.947088824	-0.004618097	0.96451864	0.003095578	0.577701132	-0.03872873	0.858300104	-0.012423799	0.458976407	-0.051498621	0.778044686	-0.019612972	0.792404243	-0.01831353
Left-VentralDC	0.591944224	0.037288062	0.518455944	-0.044912707	0.923239232	-0.006705101	0.536551405	-0.042988515	0.480863148	-0.049024679	0.639266986	-0.032609257	0.12122631	-0.107525179	0.234325855	-0.08261964	0.591107938	-0.037372207	0.60200362	-0.036280094
Left-vessel	8.78E-05	0.267915937	4.90E-05	-0.27700141	0.078452432	0.122000128	0.02729773	-0.152696877	0.421646602	-0.055875617	0.600436022	-0.036436668	0.050499591	-0.135467339	0.00121591	-0.222304468	0.081591317	-0.120746935	0.086071399	-0.119023874
Left-choroid-plexus	0.152595382	-0.099295315	0.218083337	0.08555117	0.423808058	0.05561626	0.067277108	0.126820235	0.607442049	0.035738302	0.615760722	-0.034913706	0.623710663	-0.034130189	0.936117636	-0.005577527	0.192159591	0.090572242	0.161449379	0.097208261
Right-Lateral-Ventricle	0.999839748	-1.40E-05	0.967482292	-0.002836865	0.580808183	0.038413067	0.883493337	0.010197434	0.541899514	-0.042426088	0.246808487	-0.080462557	0.47160492	-0.050063477	0.563627067	-0.040168697	0.729375869	-0.024071165	0.763891767	-0.020900393
Right-Inf-Lat-Vent	0.000365107	-0.244254163	0.000162627	0.257960648	0.87306013	0.011118046	1.65E-09	0.40171395	0.013810616	0.170087867	0.961180886	0.003386999	0.169775138	0.095322623	0.018093218	0.163380592	0.043019426	0.140118974	0.039530329	0.142524967
Right-Cerebellum-White-Matter	0.744631883	0.022663949	0.53739387	-0.042899734	0.551233915	-0.041450982	0.167666027	-0.095793654	0.84279629	0.013800052	0.025328864	-0.154686987	0.412758353	-0.056950371	0.744244562	-0.022699559	0.925818553	-0.006479136	0.922379935	-0.006780396
Right-Cerebellum-Cortex	0.000202273	0.254337544	0.000176136	-0.256641546	0.002098856	-0.211617073	0.453566318	-0.052120138	0.135215638	-0.103674678	1.63E-08	-0.378287573	2.11E-15	-0.512633393	1.58E-11	-0.444374911	1.94E-06	-0.322320094	1.92E-06	-0.322495174
Right-Thalamus	0.346595573	0.065427689	0.196515273	-0.08969569	0.19166776	0.090672127	0.223534867	-0.084550495	0.539400511	-0.042688547	0.217278527	-0.085700405	0.26010499	-0.078246724	0.225233414	-0.08424226	0.250396452	-0.079856651	0.257932081	-0.078603402
Right-Caudate	0.168216222	0.095670354	0.191923909	-0.090620083	0.64426251	-0.032124148	0.515218427	-0.045260559	0.702273232	-0.026595865	0.33757591	-0.066659029	0.219135837	-0.085356598	0.16565381	-0.096247181	0.213671502	-0.086374146	0.211513945	-0.086781048
Right-Putamen	0.15661182	0.09833757	0.141075684	-0.10215247	0.787816993	0.018727934	0.619087149	-0.034585336	0.213416602	-0.086422065	0.599767482	0.036503498	0.687837638	-0.027954707	0.220180156	-0.085164196	0.021630075	-0.158815917	0.022212873	-0.158126784
Right-Pallidum	0.292119253	0.07321225	0.483844945	-0.048692426	0.973432271	0.002317573	0.666317988	0.030000409	0.536417263	0.043002658	0.526597165	0.044042864	0.430595669	0.054806753	0.653718924	0.031210054	0.904278497	-0.008368487	0.867783492	-0.011584377
Right-Hippocampus	0.000335715	0.245712723	0.000758987	-0.231147232	0.001702411	0.215775308	0.129583003	-0.10518628	0.012761868	-0.172006617	0.722830174	0.024677917	0.201667597	0.088676869	0.755715896	-0.021647334	0.498132191	-0.047115457	0.528287713	-0.043863098
Right-Amygdala	0.000107137	0.264749256	0.000370699	-0.243989038	0.113195117	0.109894115	0.177591914	-0.093613922	0.183781443	-0.092299972	0.512543057	-0.045548863	0.902512399	0.008523651	0.296112383	-0.072610813	0.21538425	-0.086053223	0.219749542	-0.085243452
Right-Accumbens-area	0.0015972	0.217027354	0.001136824	-0.223587209	0.641083268	-0.032432699	0.310608976	-0.070471451	0.019181139	-0.161899712	0.297394319	-0.072418874	0.202246982	-0.088563486	0.048591803	-0.136596014	0.034900685	-0.146010545	0.03287562	-0.147659741
Right-VentralDC	0.654159847	-0.031167564	0.349882841	0.064983971	0.032538966	-0.14794223	0.05227843	0.134446468	0.65773536	-0.030823432	0.311025987	-0.070410892	0.853446212	-0.012854129	0.536773912	0.04296506	0.469436034	0.050308437	0.460697246	0.051301785
Right-vessel	0.488489393	0.048294035	0.44347153	-0.053420381	0.904080473	0.008406261	0.933135242	0.0058527	0.993465477	0.00057131	0.559863733	-0.040655103	0.480134421	-0.049225237	0.408645953	-0.05759162	0.965618853	-0.003006819	0.993548734	0.000564031
Right-choroid-plexus	0.721748335	-0.024778376	0.756278791	0.02159583	0.669613956	0.029685456	0.403830083	0.058043761	0.991235371	0.000764437	0.069433479	0.125841902	0.913890737	0.007524691	0.963718245	0.003165456	0.416260687	0.056525271	0.397547418	0.058821791
5th-Ventricle	0.422234397	0.077288571	0.510695419	-0.063375382	0.438466827	0.0746222	0.764943607	0.028831516	0.512687438	0.063077635	0.847383515	0.018560591	0.432012755	-0.075675483	0.410304919	-0.07928606	0.899683783	-0.012157869	0.897981391	-0.012365301
Optic-Chiasm	0.017796589	0.163797779	0.020122474	-0.160676067	0.078810323	0.121855218	0.025292311	-0.154725173	0.11444906	-0.109515782	0.536573592	-0.042986176	0.386740306	-0.060177553	0.100301046	-0.113988888	0.032169078	-0.148255485	0.030033778	-0.150126247
CC_Posterior	0.035192072	0.145779964	0.032448808	-0.148018304	0.750746456	-0.022102546	0.985985675	0.001222345	0.198997666	-0.089202433	0.220050321	0.085188081	0.999642878	3.11E-05	0.340509301	-0.066256301	0.393881487	-0.059279171	0.398614563	-0.058689123
CC_Mid_Posterior	0.468374967	0.050428503	0.587661794	-0.037719528	0.074077567	-0.123816202	0.696985903	0.027092373	0.48022996	-0.049095377	0.176063663	0.093943541	0.098938391	0.114445483	0.621977387	0.034300645	0.53134967	-0.043538241	0.498650382	-0.047058716
CC_Central	0.104771883	0.11252446	0.114602519	-0.109469704	0.292537595	0.073148985	0.482643807	-0.048826132	0.196932377	-0.089612495	0.639421982	0.032594182	0.001130822	0.223687875	0.180216879	0.09305262	0.54955749	-0.041625506	0.544130636	-0.042192269
CC_Mid_Anterior	0.009394604	0.179279691	0.013696415	-0.17029048	0.450556844	0.052467666	0.117615283	-0.10857469	0.056494583	-0.132137271	0.846960191	-0.013429923	0.043435703	0.139842979	0.720036746	0.024937419	0.243605251	-0.08100869	0.234903634	-0.082518041
CC_Anterior	0.279090687	0.075213687	0.269321613	-0.076756146	0.721401831	-0.024810564	0.783345409	-0.019132525	0.732378656	-0.023793432	0.471170086	-0.050112539	0.535606893	-0.043088133	0.369795835	-0.062350371	0.403640198	-0.05806717	0.401214238	-0.058366817
lh_G_and_S_frontomargin	0.679859642	0.028710221	0.694122718	-0.027361812	0.601195895	0.036360748	0.404289891	-0.057987103	0.819814208	-0.015850215	0.606806838	0.035801472	0.775195358	0.019871612	0.761675325	-0.021102646	0.862861343	-0.012019844	0.874828925	-0.010961839
rh_G_and_S_frontomargin	0.015425345	0.167369738	0.004078897	-0.197878629	0.419892962	0.056086608	0.360425451	-0.063578346	0.122741369	-0.107092066	0.960835376	-0.003417169	0.758073619	0.021431684	0.295717659	-0.072670024	0.35053705	-0.064895979	0.357183628	-0.064007799
lh_G_and_S_occipital_inf	0.543224073	0.042287219	0.219782338	-0.085237412	0.419334963	0.056153852	0.52653306	-0.044049687	0.319153192	-0.069241089	0.922319124	0.006785724	0.914174325	0.007499814	0.501901123	-0.046703472	0.902072449	-0.00856231	0.924859846	-0.006563117
rh_G_and_S_occipital_inf	0.563540354	0.040177622	0.532425008	-0.043424377	0.480225698	0.049095853	0.684485389	0.02827176	0.5151349	-0.045269549	0.076782583	0.122683395	0.898337376	0.008890624	0.768666829	-0.020465257	0.520249696	0.04472046	0.480339997	0.049083087
lh_G_and_S_paracentral	0.134183884	0.103947896	0.106672238	-0.111916895	0.031093013	-0.149184555	0.80562114	-0.017123081	0.316799563	-0.069577845	0.22367347	-0.084525281	0.005433622	-0.191669295	0.007373375	-0.184852989	0.126262161	-0.106101348	0.136112784	-0.103438403
rh_G_and_S_paracentral	0.004846119	0.194168577	0.004491681	-0.195811427	0.454698458	-0.051989735	0.197563731	-0.08948681	0.829074896	0.015022552	0.143240272	-0.101602409	0.004841938	-0.194187317	0.001396308	-0.219643218	0.096253617	-0.115359877	0.099408468	-0.114287411
lh_G_and_S_subcentral	0.005352634	0.191998973	0.002432623	-0.208638699	0.024137733	0.155956456	0.86193081	0.012102221	0.066807041	-0.127036894	0.03097651	-0.149286779	0.31490829	-0.06984963	0.058767869	-0.130950779	0.293479189	-0.073006808	0.329692856	-0.0677525
rh_G_and_S_subcentral	0.013836045	0.170042952	0.002799786	-0.205764072	0.418387918	-0.056268099	0.753670815	-0.021834556	0.094165759	-0.116085077	0.003700031	-0.199949132	0.095758109	-0.115530847	0.013646896	-0.170378796	0.06969767	-0.125723752	0.078118201	-0.12213594
lh_G_and_S_transv_frontopol	0.103382252	0.112974261	0.117304518	-0.108666177	0.421853434	0.055850765	0.705133952	-0.02632779	0.998946366	-9.19E-05	0.411407272	0.057114926	0.231308405	-0.083153122	0.133922393	-0.104017398	0.352339847	-0.064654034	0.354743069	-0.064332716
rh_G_and_S_transv_frontopol	0.064742056	0.128003698	0.087567688	-0.118464437	0.073065848	-0.124248519	0.594881345	0.036992962	0.594033692	-0.03707806	0.642361529	-0.032308565	0.224301798	-0.084411115	0.09747718	-0.114940673	0.218233609	-0.085523349	0.208678057	-0.087320435
lh_G_and_S_cingul-Ant	0.003379452	0.201856401	0.001261592	-0.221597985	0.686877077	-0.028045497	0.898703441	-0.008858438	0.894840551	0.009198173	0.637898529	0.03274242	0.142736595	-0.101729834	0.030452417	-0.149750731	0.741278046	-0.022972499	0.743972095	-0.022724614
rh_G_and_S_cingul-Ant	0.131376457	0.104699587	0.021623006	-0.158824374	0.393118564	-0.059374678	0.698710832	0.026930244	0.144855973	-0.101195943	0.082854712	-0.120253478	0.250729552	-0.079800706	0.10056491	-0.113901042	0.939093961	0.005317151	0.852668844	0.012923092
lh_G_and_S_cingul-Mid-Ant	0.491549059	0.047839039	0.334927136	-0.067024604	0.759155518	0.021332796	0.236930559	-0.082163002	0.080870727	-0.121031145	0.178280776	-0.093466032	0.534685958	-0.043185349	0.370188549	-0.062299329	0.149190604	-0.100122234	0.160231198	-0.097490221
rh_G_and_S_cingul-Mid-Ant	0.416391423	0.056509444	0.430700958	-0.054794255	0.280141	0.07505004	0.45430481	0.052035056	0.581139061	0.038379498	0.698864127	-0.026915842	0.646722476	0.031885833	0.892995197	0.009360546	0.907891998	0.008051145	0.926625564	0.006408452
lh_G_and_S_cingul-Mid-Post	0.012602415	0.172310386	0.012835434	-0.171867592	0.668500339	-0.029791802	0.343171635	-0.065892693	0.116966249	-0.108765977	0.039673884	-0.142422516	0.611434714	-0.03534191	0.261319832	-0.078048202	0.855284405	-0.012691104	0.900322977	-0.008716065
rh_G_and_S_cingul-Mid-Post	0.006295744	0.188408645	0.006724909	-0.186931998	0.990280635	0.000847711	0.996638605	0.00029317	0.091341926	-0.117086558	0.371007754	-0.062192963	0.914271292	0.007491308	0.299251604	-0.072141763	0.797275144	-0.017874205	0.845654984	-0.013545902
lh_G_cingul-Post-dorsal	0.00974573	0.178422153	0.00072373	-0.232021453	0.35278447	0.064594483	0.394810836	0.05916298	0.267060525	-0.077118557	0.566714784	0.039851336	0.9342668	-0.005739481	0.089384036	-0.11779553	0.616963551	-0.034794879	0.686246596	-0.028105114
rh_G_cingul-Post-dorsal	0.001273144	0.221423045	0.003253882	-0.20264835	0.31019453	0.070531691	0.570875917	-0.039424945	0.488143537	-0.048215379	0.256891147	0.078775002	0.898892105	-0.008841851	0.092298197	-0.116744684	0.69086172	-0.027669185	0.709697355	-0.025900958
lh_G_cingul-Post-ventral	0.797961404	-0.017812366	0.839163291	-0.014123305	0.536896042	0.042952188	0.58600114	-0.037887231	0.15965652	-0.097623794	0.550654279	0.041511295	0.988818416	0.000975252	0.758360053	-0.021405499	0.890388521	0.009589993	0.849205058	0.013230535
rh_G_cingul-Post-ventral	0.412809914	0.056944097	0.573660233	-0.039140457	0.404700425	0.05793655	0.632125894	0.033305472	0.062569159	-0.129048696	0.266940909	0.077137787	0.87848902	-0.010638777	0.629787163	-0.033534203	0.771507438	-0.020206778	0.787142489	-0.018788923
lh_G_cuneus	0.011606889	0.174287175	0.004608846	-0.195255848	0.659252938	-0.030677596	0.850571349	0.013109234	0.497151765	-0.047222898	0.164249185	0.09656621	0.861141713	-0.012172091	0.199560949	-0.089091129	0.546534561	-0.04194087	0.580272529	-0.038467431
rh_G_cuneus	0.557961961	-0.040753141	0.325029864	0.068407236	0.200267705	-0.088951798	0.674807351	0.029190411	0.544706791	0.042131966	0.551814679	0.041390581	0.712277727	0.025660036	0.486286901	0.048421146	0.120848875	0.10763373	0.109055523	0.111166852
lh_G_front_inf-Opercular	0.094705324	0.115896448	0.009917967	-0.178011458	0.736253874	-0.023435561	0.920504712	0.006944738	0.221238419	-0.084969887	0.130707712	-0.104880464	0.489253199	-0.048092598	0.11133463	-0.110461539	0.511457511	-0.045666065	0.570174696	-0.039496695
rh_G_front_inf-Opercular	0.016068603	0.166355845	0.002678347	-0.206674902	0.59551786	-0.036929097	0.534611749	-0.043193187	0.118599451	-0.108286193	0.225810709	-0.084137874	0.018075584	-0.163405226	0.002553423	-0.207651837	0.025960953	-0.154034034	0.029164474	-0.150920496
lh_G_front_inf-Orbital	0.355672372	0.064208831	0.04313672	-0.140040981	0.579416952	0.038554312	0.498489463	0.047076333	0.097958314	-0.114776975	0.135852159	-0.103506918	0.321895386	-0.068850766	0.160992896	-0.097313731	0.608167219	-0.035666222	0.683541145	-0.028361171
rh_G_front_inf-Orbital	0.370566481	0.06225024	0.08807649	-0.118275949	0.443802332	-0.053252454	0.316486953	0.069622695	0.412382135	-0.056996161	0.177096513	-0.093720542	0.126253121	-0.106103864	0.108522002	-0.111333629	0.574323961	-0.039072736	0.611302471	-0.035355021
lh_G_front_inf-Triangul	0.074646769	0.123575079	0.010141913	-0.177486795	0.612490767	0.035237256	0.529183843	0.043767926	0.351014202	-0.064831867	0.147095996	-0.100638079	0.636925058	-0.032837221	0.172024746	-0.09482499	0.880298162	-0.010479176	0.954293389	-0.003988543
rh_G_front_inf-Triangul	0.424447455	0.055539685	0.083571357	-0.119976256	0.949710078	-0.004389004	0.245753062	0.080641952	0.42429832	-0.05555754	0.193349803	-0.090331294	0.424991296	-0.055474607	0.232224515	-0.082990639	0.979137294	-0.001819781	0.944742647	0.004823191
lh_G_front_middle	0.0004238	0.241641673	0.00041904	-0.241840617	0.578139472	0.038684148	0.285236011	-0.074262007	0.003147659	-0.20334017	0.741135755	-0.022985599	0.537393515	0.042899771	0.336776991	-0.066769099	0.94686268	-0.004637864	0.994632412	-0.000468146
rh_G_front_middle	0.21583828	0.085968457	0.152618587	-0.099289728	0.89680508	-0.009025369	0.350637764	-0.064882442	0.115662482	-0.109152746	0.87801078	-0.010680977	0.960095386	0.003481787	0.31683288	-0.069573067	0.36134496	-0.063456975	0.381844539	-0.060799271
lh_G_front_sup	0.051929403	0.134644473	0.013814684	-0.170080678	0.241054937	0.081447095	0.661439546	-0.030467704	0.114394411	-0.109532203	0.915425396	0.007390078	0.07494324	0.123450079	0.86473246	0.01185425	0.988971231	0.000961922	0.924183932	0.006622331
rh_G_front_sup	0.002418403	0.208757776	0.005412224	-0.19175597	0.604183846	0.036062633	0.975697956	-0.002119868	0.415968651	-0.056560637	0.505567416	-0.046304264	0.235449805	0.082422162	0.544804379	-0.042121755	0.566996761	-0.039822395	0.554148657	-0.041148156
lh_G_Ins_lg_and_S_cent_ins	0.24113716	-0.08143291	0.50780637	0.046061217	0.474214451	-0.049769565	0.073362023	0.124121461	0.745626088	0.022572568	0.092615095	-0.116632014	0.991271114	0.000761319	0.91374187	0.00753775	0.320455722	0.069055417	0.298174524	0.072302326
rh_G_Ins_lg_and_S_cent_ins	0.108353807	0.11138634	0.154533849	-0.098830732	0.829827726	0.014955363	0.257755194	-0.078632529	0.333740586	0.067188967	0.840429342	-0.014010622	0.014409141	-0.169049404	0.032798853	-0.14772394	0.62130008	-0.034367309	0.641431003	-0.03239892
lh_G_insular_short	0.01064647	0.176341248	0.000470028	-0.239810518	0.650757608	0.031495724	0.867832694	0.011580026	0.026752183	-0.153235646	0.032948469	-0.147598937	0.17157322	-0.094924482	0.010795323	-0.176012452	0.076481426	-0.122807899	0.095868898	-0.115492559
rh_G_insular_short	0.389637566	0.059811872	0.452843102	-0.052203535	0.844417676	0.013655882	0.782881266	-0.019174558	0.496272387	-0.04731936	0.211391974	-0.08680414	0.785177236	0.018966704	0.842435132	-0.013832173	0.885632675	-0.010008886	0.906038775	-0.008213876
lh_G_occipital_middle	0.032917849	0.147624481	0.007955856	-0.183120017	0.135845314	0.103508719	0.849500773	0.013204277	0.815501171	-0.016236441	0.615492418	-0.034940225	0.774306645	-0.019952338	0.306807569	-0.071025973	0.978364128	0.001887237	0.93088709	0.006035297
rh_G_occipital_middle	0.891223057	-0.009516524	0.893035988	0.009356956	0.000104793	0.265104042	0.40470741	-0.05793569	0.365696232	-0.062885216	0.110640186	0.110675239	0.011973868	0.173541708	0.084982651	0.119435862	0.028691317	0.151361338	0.024148739	0.155944482
lh_G_occipital_sup	0.824454221	-0.015435248	0.685123867	-0.028211328	0.203011806	0.088414172	0.305440122	0.07122655	0.885463846	-0.010023763	0.691302446	-0.027627612	0.133110162	0.104233946	0.503535782	0.046525292	0.131289138	0.104723164	0.113830512	0.109702
rh_G_occipital_sup	0.814541607	-0.016322436	0.911508359	0.007733718	0.002250085	0.210217866	0.219234214	0.085338446	0.986174765	0.00120585	0.22273693	0.084695871	0.403247329	0.058115623	0.641965631	0.032347001	0.132516992	0.104392733	0.111291922	0.110474651
lh_G_oc-temp_lat-fusifor	0.145589474	0.101012551	0.017728499	-0.163894395	0.553795652	0.04118479	0.545502864	0.042048697	0.515907072	-0.045186475	0.505091561	-0.046355992	0.848236676	-0.013316533	0.290721558	-0.073424062	0.621434586	0.034354067	0.550124584	0.04156644
rh_G_oc-temp_lat-fusifor	0.085817014	0.119119759	0.004746499	-0.194619112	0.660630222	-0.030545358	0.799167825	0.017703689	0.056015608	-0.132392278	0.088307901	-0.11819051	0.568945548	-0.039622565	0.108226062	-0.111426417	0.423730622	-0.055625539	0.488208279	-0.048208212
lh_G_oc-temp_med-Lingual	0.041782694	0.14095237	0.003830589	-0.199214884	0.555459382	0.041012232	0.998623493	-0.000120054	0.244095895	-0.080924715	0.37653569	-0.061478958	0.399303643	0.05860357	0.508466431	-0.045989671	0.566916389	0.039830643	0.503551791	0.046523549
rh_G_oc-temp_med-Lingual	0.002648767	0.206902425	6.42E-05	-0.272839178	0.214425168	0.086232703	0.884932024	0.010070629	0.044697088	-0.139020001	0.224591342	-0.084358582	0.651890601	-0.031386365	0.046371938	-0.137956803	0.411951327	-0.057048625	0.476857802	-0.049472743
lh_G_oc-temp_med-Parahip	0.28105844	0.074907434	0.184578435	-0.092133161	0.043013003	0.140123249	0.40235921	0.05822526	0.643577971	-0.03219053	0.800601359	0.017574609	0.135336247	0.103642845	0.863080906	0.012000409	0.836829862	0.014331086	0.793091415	0.018251508
rh_G_oc-temp_med-Parahip	0.03785493	0.143744457	0.003927847	-0.198682445	0.962478617	0.003273687	0.141968171	-0.101924899	0.007305088	-0.185064065	0.066423302	-0.127214689	0.400998805	-0.058393479	0.083101996	-0.120157604	0.063367571	-0.128661311	0.072905409	-0.124317523
lh_G_orbital	1.48E-05	0.294725866	5.41E-05	-0.275486344	0.111173031	0.110511174	0.731792753	-0.023847593	0.008051689	-0.18284578	0.221207823	-0.084975495	0.748689133	0.022291276	0.108736091	-0.111266629	0.429948542	-0.054883612	0.465835124	-0.05071651
rh_G_orbital	1.40E-09	0.403333799	3.31E-09	-0.394812843	0.479587138	-0.049167201	0.024190124	-0.155899498	0.010111821	-0.177556696	0.001282384	-0.221284163	6.64E-05	-0.27231539	2.23E-08	-0.374948055	1.21E-05	-0.297551899	1.30E-05	-0.29654983
lh_G_pariet_inf-Angular	0.0216931	0.158740625	0.00364402	-0.200271319	0.077048914	0.122573618	0.838234959	0.014205954	0.117992021	-0.108464032	0.320855232	-0.068998567	0.684766965	0.028245106	0.233289953	-0.082802238	0.288736892	-0.073725998	0.328992014	-0.067850524
rh_G_pariet_inf-Angular	0.249116589	0.080072088	0.147965945	-0.100423162	0.803516687	-0.017312287	0.818960401	0.015926633	0.279131519	-0.075207317	0.44548139	-0.053056742	0.348381313	0.065186321	0.921045096	-0.006897375	0.637896948	0.032742574	0.594263642	0.037054969
lh_G_pariet_inf-Supramar	0.060170046	0.130237686	0.017257752	-0.164571337	0.037044592	0.144350712	0.636131859	0.03291451	0.257046962	-0.078749285	0.410015549	-0.057284765	0.187991706	0.091424686	0.852694963	-0.012920775	0.502601118	0.046627135	0.440430081	0.053646798
rh_G_pariet_inf-Supramar	0.256060026	0.078912358	0.116515991	-0.108899166	0.247499786	-0.080345342	0.494044367	0.047564166	0.070645246	-0.125302958	0.294752704	-0.072814995	0.646374335	-0.031919538	0.210574872	-0.086959082	0.327615436	-0.068043451	0.348203741	-0.065210287
lh_G_parietal_sup	0.001938015	0.213209766	0.002817191	-0.205636476	0.307910901	0.070864564	0.586180617	0.037869095	0.398639335	-0.058686046	0.573728031	-0.039133538	0.471750855	0.050047017	0.4666132	-0.050628188	0.742384274	-0.022870678	0.770042247	-0.020340067
rh_G_parietal_sup	0.097747587	0.114848593	0.028659785	-0.151390936	0.523190529	-0.044406004	0.567947492	0.039724866	0.467458824	-0.05053229	0.056527941	-0.132119578	0.168190771	-0.095676051	0.04068349	-0.141710676	0.455960542	-0.051844579	0.511582287	-0.045652587
lh_G_postcentral	0.001167693	0.22307707	0.000294533	-0.247969793	0.341405294	0.06613373	0.7857987	0.018910472	0.426300569	-0.055318132	0.25116968	-0.079726865	0.583985922	-0.038091034	0.052518271	-0.13431104	0.366042624	-0.062839882	0.417192176	-0.056412564
rh_G_postcentral	0.004954034	0.193689814	0.002074827	-0.21184779	0.617985103	-0.03469404	0.676141966	-0.029063431	0.029757586	-0.150376441	0.025396218	-0.154616748	0.512678548	-0.045534243	0.045733892	-0.138357989	0.217411434	-0.085675733	0.231392001	-0.083138277
lh_G_precentral	0.003755778	0.199632797	0.001501224	-0.218237063	0.649356043	0.031631113	0.578063602	-0.038691864	0.086534554	-0.118849881	0.890569382	-0.00957407	0.922879646	0.006736608	0.209057264	-0.087248006	0.644317655	-0.032118801	0.681602503	-0.028544888
rh_G_precentral	7.24E-05	0.270970867	0.00018714	-0.255635059	0.917258098	0.007229358	0.391188816	-0.059616754	0.339671765	-0.066371061	0.053541061	-0.133739211	0.058544286	-0.131065777	0.005114724	-0.192993987	0.096194642	-0.115380188	0.102183605	-0.113366093
lh_G_precuneus	0.001468684	0.218663305	0.000866002	-0.228705811	0.809747652	0.016752438	0.42110831	-0.055940327	0.425120244	-0.055459184	0.282949886	-0.074614415	0.358708089	-0.063805547	0.05478833	-0.133054008	0.268916943	-0.076820854	0.29132905	-0.073331917
rh_G_precuneus	0.232646047	0.082916027	0.138470071	-0.102823215	0.720987204	0.024849086	0.12198834	0.107306814	0.025408484	-0.154603974	0.731946553	0.023833374	0.229209914	0.083527033	0.886714145	-0.009913599	0.302817675	0.071612871	0.249447741	0.080016272
lh_G_rectus	0.000950169	0.226973665	0.001975883	-0.212824242	0.497223229	-0.047215062	0.18613999	-0.091807855	0.03983002	-0.142311439	0.023284514	-0.156899359	0.29861766	-0.07223622	0.052527054	-0.13430609	0.146336449	-0.100826511	0.158539731	-0.097884407
rh_G_rectus	0.023607853	0.156538585	0.045150346	-0.138729025	0.383252479	0.060619982	0.15852883	-0.097886958	0.038942305	-0.142947925	0.195988482	-0.089800947	0.135273065	-0.103659518	0.010870237	-0.175848489	0.002875073	-0.205217225	0.002856039	-0.20535424
lh_G_subcallosal	0.158235121	-0.097955731	0.170466399	0.095169191	0.963780247	-0.003160042	0.47146766	0.050078961	0.001302244	0.220988727	0.000152017	0.259070634	0.04548772	0.138514026	0.142039523	0.101906752	0.164671715	0.096470028	0.183749656	0.092306636
rh_G_subcallosal	0.452432822	-0.05225088	0.396268005	0.058981128	0.519240132	-0.044828619	0.488855876	-0.048136544	0.499621419	0.046952473	0.686986851	0.028035119	0.71786382	0.025139517	0.568738067	0.039643825	0.552486546	0.041320745	0.581001356	0.038393468
lh_G_temp_sup-G_T_transv	0.044477286	0.139161997	0.00558117	-0.191079823	0.403283241	0.058111193	0.931156339	0.006011727	0.170410815	-0.095181511	0.394461065	0.05920669	0.939599537	-0.005272929	0.313606356	-0.070037343	0.462764604	-0.051065853	0.502303669	-0.046659566
rh_G_temp_sup-G_T_transv	0.073826893	0.123922869	0.143399965	-0.101562079	0.220035644	0.085190782	0.755365727	-0.02167938	0.90348795	0.008437937	0.484031684	-0.048671655	0.809333866	-0.016789582	0.37610327	-0.061534578	0.917050041	-0.007247602	0.934692653	-0.005702215
lh_G_temp_sup-Lateral	0.001569099	0.217374515	0.000963646	-0.226709513	0.696296254	0.027157235	0.515332421	0.045248292	0.779716343	-0.019461357	0.464667418	-0.050849213	0.675609362	-0.029114093	0.131425337	-0.104686394	0.471417654	-0.050084603	0.523336115	-0.04439046
rh_G_temp_sup-Lateral	0.005101235	0.19305164	0.005977596	-0.189562541	0.465587346	0.050744653	0.582233509	-0.038268523	0.153390941	-0.099104111	0.104367561	-0.112654845	0.240699069	-0.081508527	0.018493799	-0.162826543	0.012024182	-0.173441075	0.012899665	-0.171746779
lh_G_temp_sup-Plan_polar	0.038857744	0.14300919	0.060505975	-0.13006888	0.837829932	0.014242019	0.301107125	0.07186605	0.524797169	-0.04423459	0.429584292	-0.054926903	0.409714576	-0.057321539	0.161851403	-0.097115558	0.056861227	-0.131943275	0.056440262	-0.132166102
rh_G_temp_sup-Plan_polar	0.01293153	0.17168704	0.007459511	-0.184589208	0.213742017	0.086360897	0.78948044	0.018577586	0.025752959	-0.154247371	0.682986751	-0.028413689	0.478144035	-0.049328635	0.115294052	-0.109262658	0.162044953	-0.09707099	0.180218299	-0.093052318
lh_G_temp_sup-Plan_tempo	0.143923604	0.101430078	0.04760882	-0.137192047	0.689114674	-0.027834077	0.78646414	-0.018850274	0.277444488	0.075471017	0.204795623	-0.088067499	0.031424392	-0.148895564	0.057608546	-0.131551035	0.464973716	-0.050814386	0.474252668	-0.049765268
rh_G_temp_sup-Plan_tempo	0.202038679	0.088604223	0.241818402	-0.081315515	0.222585057	0.084723582	0.379377392	-0.061114415	0.130183833	-0.105022657	0.249450933	0.080015735	0.399466536	0.058583358	0.927640408	-0.006319572	0.952662727	-0.004131005	0.975571132	-0.002130934
lh_G_temporal_inf	0.016727765	0.165352985	0.014298609	-0.1692383	0.750162908	0.022156062	0.881961816	0.010332459	0.302191831	-0.071705393	0.898010487	-0.008919366	0.39918957	-0.058617726	0.141981655	-0.101921469	0.41316956	-0.056900351	0.440260535	-0.05366667
rh_G_temporal_inf	0.000530584	0.23764917	8.66E-05	-0.268136125	0.478549793	0.049283218	0.191432539	-0.090719964	0.008827387	-0.180726902	0.292360537	-0.073175754	0.423498352	-0.055653375	0.019081763	-0.162031913	0.05575314	-0.132532781	0.06668906	-0.127091468
lh_G_temporal_middle	0.208606016	0.087334206	0.179371878	-0.093232646	0.711261238	0.025754906	0.531188812	0.043555284	0.447656347	-0.052803848	0.446524321	-0.052935388	0.290835948	0.073406702	0.697235562	0.027068898	0.331979929	0.067433547	0.293155583	0.073055637
rh_G_temporal_middle	0.089686128	0.117685335	0.007345177	-0.184939937	0.615602832	0.034929311	0.735975728	0.023461227	0.293545294	-0.072996838	0.056584623	-0.132089534	0.680421264	-0.028656926	0.113833199	-0.109701189	0.510445041	-0.045775495	0.567398565	-0.039781167
lh_Lat_Fis-ant-Horizont	0.838300068	0.014200157	0.303113824	-0.071569134	0.891806072	-0.009465203	0.825162054	0.015371994	0.532800222	-0.043384674	0.173331064	-0.094538237	0.683248414	-0.028388899	0.606244136	-0.035857456	0.978990659	0.001832574	0.926746937	0.006397821
rh_Lat_Fis-ant-Horizont	0.147638282	0.100503997	0.028928781	-0.151139322	0.53010332	-0.043670358	0.957424341	0.003715056	0.105842211	-0.112181207	0.309157953	-0.070682587	0.060469937	-0.130086952	0.008953671	-0.180397709	0.076553353	-0.122778127	0.092156794	-0.116795058
lh_Lat_Fis-ant-Vertical	0.257181301	0.078727121	0.085948896	-0.11907002	0.425941098	-0.055361065	0.876933188	-0.010776076	0.309927989	-0.07057046	0.097142315	-0.115054983	0.476789698	-0.049480379	0.23306189	-0.082842515	0.910271114	-0.007842299	0.939647978	-0.005268692
rh_Lat_Fis-ant-Vertical	0.52676266	-0.044025253	0.658649817	0.030735539	0.093421259	-0.116346768	0.647619146	0.031799059	0.238190177	0.081943439	0.210856989	0.086905537	0.271389815	0.076426463	0.230646379	0.083270823	0.227090704	0.083907099	0.243866954	0.080963884
lh_Lat_Fis-post	0.738584252	0.02322065	0.589914392	-0.037492394	0.579040783	0.03859253	0.357111344	0.064017402	0.97598409	-0.002094901	0.117708612	-0.108547251	0.053951443	0.133512317	0.32165327	0.068885142	0.025694266	0.15430784	0.023552205	0.156600371
rh_Lat_Fis-post	0.6950186	-0.027277462	0.891277355	0.009511744	0.970496898	0.002573743	0.995136244	0.000424203	0.677136676	-0.028968852	0.94479272	0.004818813	0.253805549	0.079286502	0.388236997	0.05998844	0.210556635	0.086962545	0.200061062	0.088992499
lh_Pole_occipital	0.103688773	0.112874637	0.041446496	-0.141182504	0.426643577	0.055277184	0.200166938	-0.088971642	0.069192608	-0.125949944	0.48693337	-0.048349452	0.354076156	-0.064421747	0.137270225	-0.103135331	0.30001586	-0.072028065	0.343623342	-0.065831179
rh_Pole_occipital	0.003250793	0.202668179	0.001765927	-0.215053238	0.893101802	-0.009351164	0.154150761	-0.098922195	0.017344567	-0.164445298	0.050078622	-0.135713299	0.121947218	-0.107318571	0.0166931	-0.165404858	0.010566796	-0.176518909	0.012038685	-0.173412137
lh_Pole_temporal	0.000167306	0.257492615	0.000187545	-0.255599057	0.220421661	0.085119795	0.227698447	-0.083797849	0.15017318	-0.099882142	0.311561018	-0.070333272	0.201680977	-0.088674248	0.009537278	-0.17892788	0.024533908	-0.155528361	0.027380126	-0.152616308
rh_Pole_temporal	2.85E-07	0.346116397	1.80E-06	-0.32327249	0.721475796	0.024803692	0.097920881	-0.114789688	0.012893607	-0.171758152	0.00220904	-0.210588955	0.057551787	-0.131580677	0.000670599	-0.233416112	0.000607605	-0.235208337	0.000611262	-0.235099705
lh_S_calcarine	0.291254997	0.073343143	0.107082615	-0.111786813	0.025795946	0.154203159	0.74686003	0.022459206	0.326552874	-0.068192726	0.17766293	-0.093598657	0.868148156	0.011552133	0.359584689	-0.063689492	0.7930818	-0.018252375	0.863120086	-0.011996941
rh_S_calcarine	0.861696606	0.012122957	0.786237106	-0.018870811	0.282082793	0.074748579	0.856055371	0.01262275	0.517669282	-0.044997127	0.686951514	0.028038459	0.410255635	0.057255442	0.884764713	0.010085374	0.267860769	0.076990054	0.223982715	0.084469063
lh_S_central	0.002530074	0.207839226	0.00072929	-0.231881016	0.01319063	0.171206031	0.515269542	-0.045255059	0.582206324	-0.038271279	0.601512402	-0.036329138	0.503063216	0.046576771	0.321767097	-0.068868979	0.555612944	0.040996317	0.508426871	0.045993958
rh_S_central	0.047560118	0.137221844	0.071979521	-0.124718165	0.418568909	0.056246253	0.326114437	-0.068254412	0.357489904	-0.063967122	0.018998153	-0.162143603	0.917190145	0.007235317	0.313252146	-0.070088501	0.430372315	-0.054833273	0.436976408	-0.054052449
lh_S_cingul-Marginalis	0.496929184	0.047247305	0.257960931	-0.078598653	0.300981143	0.071884734	0.352730064	-0.064601768	0.583977046	-0.038091932	0.208991262	0.087260606	0.323541767	0.068617456	0.780176835	-0.019419608	0.400887859	-0.058407213	0.398869217	-0.058657496
rh_S_cingul-Marginalis	0.147257495	0.100598108	0.067793632	-0.126583585	0.636839399	-0.032845565	0.509530493	0.045874437	0.23252101	-0.082938149	0.578282184	0.038669637	0.592696296	0.037212436	0.524369596	-0.044280182	0.849739474	0.013183084	0.811435626	0.016600961
lh_S_circular_insula_ant	0.121952187	0.10731715	0.074314154	-0.123715798	0.188607568	-0.091297861	0.685912136	-0.028136748	0.577180585	-0.038781692	0.041008591	-0.141484623	0.041669481	-0.141029693	0.024130121	-0.155964741	0.136144951	-0.103429953	0.14714821	-0.100625152
rh_S_circular_insula_ant	0.381508259	0.060842153	0.33649115	-0.066808522	0.365589287	-0.062899218	0.148661763	-0.100251952	0.563137354	-0.040219107	0.720753433	-0.024870808	0.369618568	-0.062373422	0.340384115	-0.066273443	0.212302788	-0.086631933	0.196273525	-0.089743968
lh_S_circular_insula_inf	0.07241945	0.124527284	0.01877349	-0.162445847	0.241135853	0.081433136	0.462543538	0.051091053	0.811759893	-0.01657187	0.093456147	-0.116334468	0.534529695	-0.043201853	0.167911024	-0.095738712	0.281191746	-0.074886739	0.297766091	-0.072363313
rh_S_circular_insula_inf	0.018873089	0.16231147	0.001488564	-0.218401894	0.569202963	-0.039596194	0.525953733	0.044111361	0.992477001	0.00065614	0.0022066	-0.210611212	0.018532825	-0.162773125	0.003909227	-0.198783451	0.184914641	-0.092062952	0.209325156	-0.087196895
lh_S_circular_insula_sup	0.004351689	0.196492602	0.006401978	-0.188034938	0.124247989	0.106665459	0.913857565	0.007527601	0.010531856	-0.176597193	0.405501702	-0.057837967	0.613410405	0.035146185	0.458703907	-0.051529828	0.188177107	-0.091386474	0.191715249	-0.090662475
rh_S_circular_insula_sup	0.022177787	0.158167827	0.001136563	-0.223591586	0.706147117	0.026232941	0.643064878	-0.032240306	0.067196311	-0.126857387	0.075309462	-0.123296222	0.057610285	-0.131550127	0.002714968	-0.206396351	0.138619427	-0.102784508	0.174454373	-0.094292936
lh_S_collat_transv_ant	0.048255546	0.136798763	0.018193259	-0.163241233	0.125707529	-0.106255985	0.499795385	-0.04693345	0.12999208	-0.105074813	0.958386224	-0.003631048	0.124703603	-0.106537238	0.047372368	-0.137336951	0.044191989	-0.139347182	0.046918637	-0.137616707
rh_S_collat_transv_ant	0.049158942	0.136256687	0.02648455	-0.153503406	0.451780251	-0.052326233	0.984594323	-0.001343714	0.258653491	-0.078484756	0.235420219	-0.082427352	0.147880433	-0.100444245	0.050384551	-0.135534383	0.068413925	-0.126301331	0.072161874	-0.124638929
lh_S_collat_transv_post	0.409788054	0.05731256	0.374502445	-0.061740825	0.365855535	0.062864364	0.822783206	-0.015584627	0.649799854	-0.031588228	0.406875368	0.057669231	0.40046032	-0.058460159	0.225040275	-0.084277226	0.283192722	-0.074576891	0.292966924	-0.07308412
rh_S_collat_transv_post	0.611693784	0.035316229	0.650989012	-0.031473382	0.231791655	0.083067356	0.179394737	-0.093227768	0.526650672	-0.04403717	0.367215597	0.062686565	0.062114791	0.129270968	0.399396793	0.058592011	0.754534883	0.021755434	0.734451275	0.023601951
lh_S_front_inf	0.783925961	0.019079961	0.465894812	-0.050709732	0.281955664	-0.074768273	0.480341853	0.04908288	0.952196467	-0.004171742	0.710464332	-0.025829316	0.697938745	-0.027002795	0.561647671	-0.04037258	0.803954373	0.017272926	0.774640784	0.019921983
rh_S_front_inf	0.010728995	0.176158465	0.013714663	-0.170258006	0.88539887	-0.010029488	0.66974176	-0.029673256	0.292749634	-0.073116941	0.868596854	-0.011512461	0.083324162	-0.120071663	0.012977907	-0.171600325	0.106582952	-0.111945249	0.110148061	-0.110827317
lh_S_front_middle	0.088575354	0.118091987	0.105023091	-0.11244365	0.888151178	-0.009787013	0.194342082	-0.090131242	0.075200951	-0.123341747	0.955193659	-0.003909899	0.148004397	-0.100413685	0.085906952	-0.119085833	0.056823218	-0.131963338	0.052272327	-0.134449921
rh_S_front_middle	0.240658568	0.081515522	0.251271486	-0.079709797	0.519322519	-0.044819788	0.704588166	0.026378905	0.761176262	-0.02114821	0.134853176	-0.103770479	0.342995721	-0.065916663	0.140532227	-0.102291583	0.363411535	-0.063184896	0.394382083	-0.059216564
lh_S_front_sup	0.002005321	0.212529154	0.002808504	-0.205700067	0.309174829	-0.070680128	0.27204849	-0.076321825	0.03796199	-0.143665181	0.116990169	-0.108758912	0.14172573	-0.10198661	0.025696537	-0.154305498	0.160286142	-0.097477469	0.181332945	-0.092815796
rh_S_front_sup	0.397965691	0.058769765	0.320558631	-0.069040769	0.06175422	-0.129448308	0.156076705	-0.098464095	0.247431159	-0.080356968	0.406438036	-0.057722915	0.623049743	-0.034195162	0.314698731	-0.06987981	0.543393164	-0.042269503	0.531379628	-0.043535067
lh_S_interm_prim-Jensen	0.612641934	-0.035222282	0.58949295	0.037534859	0.867343995	-0.011623241	0.351625158	0.064749856	0.58285223	0.038205829	0.28985653	-0.073555493	0.58785704	0.037699825	0.596077712	0.03687295	0.344980592	0.065646655	0.322945054	0.068701928
rh_S_interm_prim-Jensen	0.056728189	0.132013548	0.060503329	-0.130070207	0.283510837	0.074527767	0.396251112	-0.058983234	0.03399319	-0.146739276	0.385308022	0.060358943	0.932398326	-0.00590301	0.394377767	-0.059217104	0.43220979	-0.054615336	0.473017016	-0.049904323
lh_S_intrapariet_and_P_trans	0.049003254	0.136349511	0.073132682	-0.124219811	0.908357476	-0.008010278	0.992737748	0.000633398	0.428546369	-0.055050376	0.435223832	-0.054258998	0.809993181	0.016730399	0.641578921	-0.032384553	0.526791717	0.044022162	0.50562226	0.046298303
rh_S_intrapariet_and_P_trans	0.293550559	0.072996044	0.440187458	-0.053675236	0.025734412	-0.154266467	0.985667271	0.001250119	0.292440418	-0.073163675	0.427052304	-0.055228415	0.679396755	-0.028754159	0.471317673	-0.050095884	0.648735205	-0.031691123	0.686718165	-0.028060521
lh_S_oc_middle_and_Lunatus	0.580546709	0.038439601	0.19280898	-0.090440645	0.272749837	0.076210597	0.597734162	0.036706965	0.767830588	-0.020541403	0.498320405	-0.047094844	0.304560571	0.071355875	0.509591785	0.045867803	0.066939232	0.12697584	0.058444724	0.131117103
rh_S_oc_middle_and_Lunatus	0.172338206	0.094756035	0.07872528	-0.121889604	0.777009858	0.019706874	0.894456135	-0.009231994	0.324268185	-0.068514758	0.007201713	-0.185386971	0.228747657	-0.083609723	0.060035145	-0.130305693	0.236274249	-0.082277728	0.262778602	-0.077810655
lh_S_oc_sup_and_transversal	0.046473777	0.137893197	0.003906852	-0.198796365	0.542433589	0.042370074	0.825823642	0.015312883	0.1459936	-0.100911811	0.825249453	0.015364184	0.466308623	-0.050662752	0.066056065	-0.127385627	0.51687239	-0.045082711	0.59211563	-0.037270822
rh_S_oc_sup_and_transversal	0.320489244	0.069050645	0.126519179	-0.106029867	0.445262572	0.053082224	0.846503461	0.013470504	0.252620608	-0.079484071	0.310881132	-0.070431922	0.228104044	0.083725052	0.90602115	-0.008215424	0.78087177	0.019356617	0.727063657	0.024285285
lh_S_occipital_ant	0.793487076	-0.018215803	0.751284279	0.022053235	0.516644485	0.0451072	0.747349545	-0.022414251	0.520455008	-0.044698477	0.30015654	0.072007157	0.686488751	-0.028082214	0.966380449	0.002933046	0.265321731	0.07739868	0.247884375	0.080280231
rh_S_occipital_ant	0.362477997	0.063307683	0.101101701	-0.113722893	0.089073451	0.117909133	0.632759432	-0.033243573	0.157814813	-0.098054313	0.010480643	-0.176712353	0.899030762	-0.00882966	0.424789302	-0.055498773	0.999996193	-3.32E-07	0.936920437	0.005507288
lh_S_oc-temp_lat	0.239901242	0.081646483	0.147266394	-0.100595907	0.460733934	0.051297593	0.269396555	-0.07674417	0.778424648	-0.019578502	0.985188574	-0.001291876	0.462122712	-0.051139044	0.124130389	-0.106698613	0.388499459	-0.059955323	0.402632417	-0.058191517
rh_S_oc-temp_lat	0.025462653	0.154547623	0.034631518	-0.146224997	0.383439389	-0.06059621	0.2191899	-0.085346622	0.100439472	-0.11394278	0.109306405	-0.111088649	0.446441226	-0.052945051	0.189994414	-0.091013372	0.064093539	-0.128312536	0.064398765	-0.128166863
lh_S_oc-temp_med_and_Lingual	0.885964072	-0.009979685	0.746295709	-0.022511043	0.810924218	-0.016646846	0.642367703	0.032307966	0.506688004	0.04618255	0.661940526	-0.030419653	0.924994268	-0.006551341	0.904746012	0.00832742	0.393070399	0.059380712	0.379152725	0.061143175
rh_S_oc-temp_med_and_Lingual	0.532976852	0.043365989	0.101685835	-0.113529879	0.880221792	0.010485913	0.926747606	0.006397763	0.551429046	-0.041430684	0.536464458	-0.042997682	0.853430516	0.012855521	0.548094776	-0.041777996	0.814736798	-0.016304942	0.863397978	-0.011972345
lh_S_orbital_lateral	0.341272646	0.066151863	0.067820926	-0.126571121	0.757404363	0.021492877	0.509434715	0.045884804	0.586203123	-0.037866821	0.287874725	-0.073857596	0.471281317	-0.050099986	0.196811034	-0.089636685	0.953947285	0.004018779	0.862154097	0.012082453
rh_S_orbital_lateral	0.666819638	-0.029952433	0.908739478	-0.007976742	0.315951383	-0.069699601	0.048155725	0.136859177	0.422771545	-0.055740537	0.50911069	-0.045919885	0.729220476	0.024085548	0.982828493	-0.001497756	0.328626732	0.067901667	0.290400786	0.073472769
lh_S_orbital_med-olfact	0.066590366	0.127137181	0.033202476	-0.147387817	0.688151042	0.027925095	0.470057506	0.050238183	0.124979446	-0.106459786	0.019768752	-0.161129933	0.525446312	-0.044165409	0.18827332	-0.091366655	0.189245473	-0.091166816	0.213972768	-0.086317564
rh_S_orbital_med-olfact	0.910772928	-0.007798257	0.819494299	0.015878846	0.685265642	0.028197912	0.106860985	0.111857016	0.811672302	0.016579728	0.181050819	0.09287556	0.623897302	0.034111847	0.626723356	0.033834395	0.840703087	0.013986262	0.787890162	0.018721319
lh_S_orbital-H_Shaped	0.00133048	0.220575738	0.001019958	-0.225641303	0.583756953	-0.03811421	0.68965423	-0.027783135	0.134749178	-0.103798003	0.249039551	-0.08008508	0.037718059	-0.143846082	0.008366316	-0.181965386	0.032236745	-0.148197951	0.037009087	-0.14437753
rh_S_orbital-H_Shaped	6.98E-05	0.271533834	0.000276349	-0.249061337	0.604009797	-0.03607998	0.339469913	-0.066398746	0.10213232	-0.113382939	0.684060433	-0.028311994	0.056375399	-0.132200558	0.006505456	-0.187676215	0.059855525	-0.130396439	0.061094678	-0.129774904
lh_S_parieto_occipital	0.279491199	0.075151235	0.159645543	-0.097626349	0.272482788	0.076252926	0.859684535	0.012301147	0.336987301	-0.066740108	0.603242344	-0.036156497	0.505349159	0.046327986	0.954194458	-0.003997186	0.685456036	-0.028179897	0.70302611	-0.026525276
rh_S_parieto_occipital	0.687370558	0.027998848	0.861320888	-0.012156225	0.912349587	0.007659902	0.891874135	-0.009459212	0.568003472	0.039719126	0.970480841	-0.002575145	0.632423537	0.033276388	0.707944131	0.026064828	0.09820685	0.114692664	0.084204744	0.119732828
lh_S_pericallosal	0.019470596	0.161518002	0.026219285	-0.153771096	0.466429005	-0.050649089	0.43110406	-0.054746419	0.560270314	-0.040514656	0.948909884	0.004458935	0.041995056	-0.140807806	0.033258468	-0.147341463	0.22823794	-0.08370104	0.235297634	-0.08244886
rh_S_pericallosal	0.785555664	-0.018932461	0.60899263	0.035584224	0.833074496	0.014665751	0.580678889	0.038426187	0.500478858	-0.046858749	0.038458691	0.143299837	0.640081932	0.032530012	0.802830251	0.017374031	0.749407695	-0.02222534	0.754065058	-0.021798452
lh_S_postcentral	0.155144343	0.098685328	0.142463512	-0.101799064	0.855651234	-0.012658579	0.570640078	0.039449072	0.292368067	-0.073174615	0.100692105	-0.113858761	0.858611192	-0.012396235	0.491566608	-0.047837103	0.991473767	0.000743643	0.936356528	0.005556625
rh_S_postcentral	0.058240718	0.131222496	0.018220257	-0.163203738	0.265121751	-0.077430978	0.61758077	-0.034733943	0.053709644	-0.13364583	0.050914967	-0.135226312	0.029037657	-0.151038048	0.007151352	-0.18554578	0.045222827	-0.138682723	0.052888164	-0.13410318
lh_S_precentral-inf-part	0.046182114	0.138075674	0.003616119	-0.200433486	0.982042483	-0.001566325	0.70694006	0.026158741	0.11305663	-0.109936099	0.047958402	-0.136978911	0.231435876	-0.083130487	0.040828591	-0.141609596	0.274849251	-0.075878805	0.330784261	-0.067600117
rh_S_precentral-inf-part	0.079657852	0.121514162	0.140196325	-0.102377772	0.897228304	-0.008988149	0.110288612	-0.11078383	0.103364674	-0.112979981	0.346611584	-0.065425522	0.456960155	-0.05172977	0.173081762	-0.094592838	0.36800219	-0.062583921	0.373708532	-0.061843312
lh_S_precentral-sup-part	0.003205172	0.202963017	0.002381801	-0.209067248	0.870787818	0.011318803	0.489168433	-0.048101972	0.325600572	-0.068326778	0.031507074	-0.148823863	0.274360434	-0.075955904	0.030371457	-0.149823006	0.111614867	-0.110375598	0.1187292	-0.108248298
rh_S_precentral-sup-part	0.016103551	0.166301781	0.033037851	-0.147524489	0.748007305	-0.02235386	0.838706582	0.014163963	0.216311087	-0.085880319	0.975869131	0.002104932	0.994031082	0.000520594	0.395217238	-0.059112221	0.850930185	-0.013077382	0.879621703	-0.010538847
lh_S_suborbital	0.367582649	0.062638651	0.512393043	-0.045565052	0.071633748	0.12486886	0.97249446	-0.002399412	0.505201369	-0.046344053	0.142512484	-0.101786642	0.557751712	-0.040774887	0.41423125	-0.056771339	0.290809219	-0.073410758	0.291555224	-0.073297644
rh_S_suborbital	0.332642402	-0.067341423	0.277514109	0.075460113	0.447643542	-0.052805335	0.912989875	-0.007603723	0.331144905	0.067549835	0.693931014	-0.027379867	0.73009185	0.024004908	0.454367096	0.052027884	0.374471569	0.061744808	0.384565678	0.060453117
lh_S_subparietal	0.123301603	0.106932961	0.038793856	-0.143055553	0.584230128	0.038066319	0.737416144	-0.023328347	0.221444577	-0.084932111	0.496195775	-0.047327768	0.92376304	0.006659206	0.549252248	-0.041657312	0.744529785	-0.022673335	0.776324248	-0.019769107
rh_S_subparietal	0.641909214	-0.032352479	0.97776949	0.001939119	0.610579143	-0.035426755	0.427334874	0.055194715	0.36073004	0.06353812	0.452480841	-0.052245337	0.870778696	-0.011319609	0.971466158	0.002489152	0.033412083	0.147214631	0.025141319	0.154883415
lh_S_temporal_inf	0.328257145	0.067953451	0.453305157	-0.052150245	0.802755074	-0.017380794	0.298710666	0.072222354	0.15780764	-0.098055998	0.041060848	0.141448428	0.98173839	-0.001592854	0.830870017	-0.014862363	0.853551459	-0.012844793	0.86994378	-0.011393397
rh_S_temporal_inf	0.022227552	0.158109628	0.056466413	-0.13215222	0.481992488	0.048898709	0.930260064	-0.006090191	0.11629291	0.108965304	0.451238844	0.052388796	0.785108259	-0.018972946	0.131418635	-0.104688203	0.186327127	-0.091769004	0.175017324	-0.094170443
lh_S_temporal_sup	0.003427563	0.201560007	0.002094015	-0.211663357	0.798840712	-0.017733152	0.478857691	-0.049248768	0.90438872	-0.008358805	0.878111961	0.010672048	0.515246138	-0.045257577	0.072311845	-0.124573886	0.509892523	-0.045835259	0.51163593	-0.045646793
rh_S_temporal_sup	0.679338874	-0.028759654	0.926580125	0.006412431	0.351296847	0.064793915	0.545122234	0.042088503	0.517085063	-0.045059864	0.968869496	-0.002715782	0.703509578	0.026479961	0.488503331	0.048175553	0.947547535	0.004578003	0.933687927	0.005790141
lh_S_temporal_transverse	0.462751864	-0.051067305	0.729640167	0.024046704	0.214685905	0.086183853	0.48504288	-0.048559254	0.54184381	0.042431932	0.796033877	-0.017986092	0.538716767	0.042760463	0.464057221	0.050918632	0.827219414	0.015188211	0.82372497	0.01550043
rh_S_temporal_transverse	0.674980228	0.029173957	0.765115129	-0.020788835	0.327943962	0.067997361	0.540112279	0.042613732	0.177011159	-0.093738934	0.800382905	-0.017594275	0.490718284	0.047930718	0.756822251	0.021546115	0.86180022	-0.012113783	0.871679413	-0.01124002
p-values not corrected for multiple comparisons
