## Supplementary material for "The impact of FreeSurfer versions on structural neuroimaging analyses of Parkinson’s disease": Table S1: Table_S21.csv

Table S21
Correlation between quality metrics and software variability in surface area across PD in PPMI (FreeSurfer 7 vs 5)
	cjv	cjv	cnr	cnr	fber	fber	qi_1	qi_1	qi_2	qi_2	rpve_gm	rpve_gm	snr_gm	snr_gm	snr_total	snr_total	snrd_gm	snrd_gm	snrd_total	snrd_total
	p	t	p	t	p	t	p	t	p	t	p	t	p	t	p	t	p	t	p	t
lh_G_and_S_frontomargin	0.400974973	-0.058396429	0.348242183	0.065205098	0.587910893	0.037694391	0.433734913	0.054434849	0.149354716	0.10008205	0.007432428	0.184671851	0.021308887	0.159202595	0.073002229	0.124275867	0.054848552	0.133021252	0.05697905	0.131881152
rh_G_and_S_frontomargin	0.00992523	0.177994279	0.004054762	-0.198005246	0.26741111	0.077062228	0.407072697	-0.05764502	0.233739488	-0.082722929	0.675758432	-0.029099912	0.549209643	0.041661752	0.285368906	-0.074241579	0.462324913	-0.051115982	0.477038541	-0.04945248
lh_G_and_S_occipital_inf	0.269353488	0.076751052	0.163375939	-0.096765577	0.743162569	0.02279907	0.770928692	-0.020259418	0.886540976	0.009928856	0.828755836	0.015051032	0.622364418	-0.034262565	0.322324136	-0.068789933	0.878234543	0.010661232	0.869899846	0.01139728
rh_G_and_S_occipital_inf	0.495687859	0.047383529	0.584794825	-0.038009189	0.760060701	-0.021250093	0.68168527	0.028537041	0.937474588	0.005458808	0.161099931	0.09728898	0.835248693	-0.014471954	0.3541562	-0.064411056	0.619882289	-0.034506957	0.637666331	-0.032765027
lh_G_and_S_paracentral	0.1479931	0.100416469	0.24009248	-0.081613386	0.066341282	-0.1272528	0.990952075	0.000789146	0.169771248	-0.095323488	0.3254058	0.068354227	0.294828973	-0.072803525	0.161780416	-0.097131915	0.335501623	-0.066945158	0.345053638	-0.065636737
rh_G_and_S_paracentral	0.018087979	0.163387909	0.012326161	-0.172844757	0.83475421	-0.01451602	0.140544946	-0.102288323	0.520373249	-0.04470723	0.435207304	-0.054260949	0.020269811	-0.160489054	0.00472779	-0.194704674	0.04887694	-0.136425002	0.052692492	-0.134212986
lh_G_and_S_subcentral	0.056602141	0.132080253	0.01504605	-0.167985023	0.504620196	0.046407257	0.41057902	0.057215961	0.065742733	-0.127532089	0.188649997	-0.091289135	0.163158703	-0.096815297	0.063455758	-0.128618769	0.248747079	-0.08013443	0.282897384	-0.074622531
rh_G_and_S_subcentral	0.060759361	0.129942062	0.012995856	-0.171566838	0.544522832	-0.042151217	0.847814147	0.013354062	0.071906148	-0.124750094	0.035650627	-0.145420354	0.263159744	-0.077748738	0.061159322	-0.129742766	0.165257179	-0.096337061	0.183912858	-0.09227243
lh_G_and_S_transv_frontopol	0.814788465	0.016300311	0.945898283	-0.004722164	0.04370084	0.139668346	0.391282884	0.059604937	0.203656155	0.088288694	0.172112603	0.094805654	0.924712983	0.006575983	0.926128945	0.006451949	0.467788147	0.050494969	0.457569901	0.051659807
rh_G_and_S_transv_frontopol	0.904983625	-0.008306549	0.680066917	0.02869055	0.601870298	-0.036293403	0.029905129	0.150242541	0.379896388	-0.061048017	0.110196992	0.110812173	0.081698755	0.120704734	0.308555482	0.070770443	0.297650633	0.072380563	0.290601545	0.073442281
lh_G_and_S_cingul-Ant	0.000947181	0.227032699	0.001292781	-0.221128984	0.873182169	0.011107267	0.45605717	-0.051833475	0.199176017	-0.089167166	0.064893516	0.127931935	0.530803189	-0.04359615	0.097539346	-0.114919486	0.724173007	-0.024553293	0.72844914	-0.024156956
rh_G_and_S_cingul-Ant	0.384381173	0.060476541	0.182483705	-0.092572731	0.947097338	-0.004617353	0.269209426	0.076774079	0.097882143	-0.114802848	0.822573985	-0.015603336	0.268240725	0.076929132	0.809417313	0.016782091	0.086392598	0.11890313	0.067516465	0.126710388
lh_G_and_S_cingul-Mid-Ant	0.041779472	0.140954569	0.019032494	-0.162097677	0.451381031	0.052372362	0.043166857	-0.14002097	0.013960936	-0.169823404	0.157576267	-0.098110352	0.518666215	-0.044890154	0.13243487	-0.104414759	0.053926005	-0.133526339	0.059784455	-0.130432407
rh_G_and_S_cingul-Mid-Ant	0.100307575	0.113986713	0.086171365	-0.118986257	0.918203737	-0.007146445	0.858055333	-0.012445488	0.699070414	0.026896464	0.266741324	-0.077169887	0.104038405	-0.112761285	0.103493412	-0.112938105	0.393466992	-0.059331046	0.377877188	-0.061306657
lh_G_and_S_cingul-Mid-Post	0.039733396	0.142380135	0.020048419	-0.160770513	0.965927831	-0.002972557	0.203754793	-0.088269511	0.039977319	-0.142206986	0.229572799	-0.083462202	0.65170478	0.031404296	0.648053352	-0.031757057	0.801370508	0.017505377	0.751297869	0.022051989
rh_G_and_S_cingul-Mid-Post	0.019602738	0.161345379	0.015560476	-0.167153724	0.379522637	-0.061095827	0.609749215	0.035509107	0.090057999	-0.117550093	0.054422197	-0.133253797	0.13880804	-0.102735672	0.0585777	-0.131048568	0.186929007	-0.091644246	0.210726753	-0.086930249
lh_G_cingul-Post-dorsal	0.096687873	0.115210615	0.011890677	-0.173708919	0.593837752	0.037097739	0.325413202	0.068353183	0.301217019	-0.071849756	0.962590082	0.003263954	0.670902603	-0.029562481	0.139393215	-0.102584482	0.605828993	-0.035898774	0.673191141	-0.029344313
rh_G_cingul-Post-dorsal	0.18156037	0.092767669	0.19358079	-0.090284658	0.2539976	0.079254541	0.876968118	0.010772993	0.903361917	0.00844901	0.573448314	0.039162087	0.741508628	0.022951271	0.42452392	-0.055530532	0.714554286	-0.025447732	0.71678022	-0.025240378
lh_G_cingul-Post-ventral	0.217822243	0.085599541	0.14876799	-0.100225868	0.758904744	-0.021355714	0.563988261	-0.04013153	0.423756136	-0.055622481	0.57208642	-0.039301181	0.135551808	-0.103586003	0.073865029	-0.123906622	0.07459651	-0.123596309	0.076949676	-0.122614486
rh_G_cingul-Post-ventral	0.467116081	-0.050571147	0.455616215	0.051884159	0.234999429	0.082501213	0.836975475	0.014318116	0.131687911	-0.10461559	0.319245061	0.069227977	0.809729341	-0.016754081	0.818811792	-0.015939936	0.548437206	-0.041742279	0.555636917	-0.040993833
lh_G_cuneus	0.037957708	0.143668348	0.00605685	-0.189270048	0.011200409	0.175137516	0.824359513	0.015443713	0.230255931	-0.083340353	0.04603661	0.138167068	0.020427862	0.160289745	0.927028803	0.006373135	0.678084981	0.028878736	0.609039474	0.035579572
rh_G_cuneus	0.796119338	-0.017978387	0.560396765	0.040501605	0.452391762	-0.052255619	0.80934577	0.016788514	0.689801412	0.027769242	0.548276453	0.041759045	0.650204298	0.031549158	0.536571776	0.042986368	0.16333569	0.096774786	0.147041942	0.100651464
lh_G_front_inf-Opercular	0.480847517	0.049026424	0.062579548	-0.129043629	0.992007701	-0.000697073	0.340755808	0.066222559	0.358276062	-0.06386281	0.095417158	-0.115648898	0.685777725	-0.028149463	0.274652142	-0.075909883	0.930121321	-0.006102338	0.989597557	0.000907292
rh_G_front_inf-Opercular	0.020000166	0.160832214	0.007147286	-0.185558645	0.427541328	-0.055170101	0.695847474	-0.027199456	0.098912332	-0.114454263	0.302551505	-0.071652205	0.086687714	-0.118792508	0.007112673	-0.185668428	0.040422743	-0.141893083	0.045867506	-0.13827359
lh_G_front_inf-Orbital	0.431865173	0.054656169	0.072698224	-0.124406813	0.121069673	0.107570196	0.528703129	0.043818969	0.068846008	-0.12610595	0.271118085	-0.07646968	0.739289595	0.023155646	0.63981718	-0.032555751	0.676432548	0.029035796	0.594825462	0.036998571
rh_G_front_inf-Orbital	0.141474036	0.102050761	0.026673842	-0.153313786	0.986346149	0.001190901	0.410613094	0.057211802	0.224474745	-0.084379731	0.470214939	-0.050220394	0.373588612	-0.061858804	0.157690316	-0.098083552	0.812415998	-0.016513019	0.863844235	-0.01193285
lh_G_front_inf-Triangul	0.122518507	0.107155515	0.013465593	-0.170704559	0.453537719	0.052123434	0.75565776	0.021652654	0.311200589	-0.070385552	0.167815752	-0.09576007	0.770299806	-0.020316631	0.201481876	-0.088713263	0.885184443	-0.010048384	0.969023195	-0.002702366
rh_G_front_inf-Triangul	0.380594737	0.06095876	0.065448855	-0.127669978	0.882740173	0.010263831	0.324834029	0.068434865	0.355448692	-0.064238631	0.187378692	-0.091551227	0.366410947	-0.062791707	0.161722744	-0.097145207	0.781675358	-0.019283796	0.861013043	-0.012183485
lh_G_front_middle	0.000134237	0.261104049	0.000337668	-0.245612194	0.43046335	-0.054822463	0.29229501	-0.073185663	0.017541051	-0.164162051	0.325801702	-0.068298445	0.065508335	-0.127642029	0.00959395	-0.178789426	0.195010609	-0.089996879	0.208968739	-0.087264906
rh_G_front_middle	0.257020729	0.078753614	0.231027078	-0.08320311	0.359883533	-0.063649967	0.502065125	-0.046685582	0.243062058	-0.081101796	0.848545786	-0.01328908	0.453764032	-0.052097352	0.177210979	-0.093695887	0.164370189	-0.096538646	0.173901751	-0.094413467
lh_G_front_sup	0.002158533	0.211054299	0.001124137	-0.22380057	0.860081479	0.012265987	0.641661833	-0.032376501	0.041678427	-0.141023576	0.597259183	0.036754539	0.3986447	0.05868538	0.395145651	-0.05912116	0.577688346	-0.03873003	0.631256856	-0.033390423
rh_G_front_sup	0.053534848	0.133742657	0.065409161	-0.127688641	0.557550921	0.040795657	0.849670801	0.013189181	0.733701243	-0.023671223	0.872560716	-0.011162161	0.105980672	0.112137002	0.911169166	-0.007763483	0.641888561	0.032354484	0.631921341	0.033325463
lh_G_Ins_lg_and_S_cent_ins	0.020074148	-0.160737666	0.035751596	0.145341698	0.64043188	-0.032495995	0.088784654	0.118015052	0.176321752	0.093887727	0.636984077	-0.032831472	0.014416332	0.169037159	0.021202812	0.159331406	0.056353255	0.132212328	0.057724709	0.131490443
rh_G_Ins_lg_and_S_cent_ins	0.513464451	0.045449484	0.790748341	-0.018463046	0.744270466	0.022697178	0.823581357	-0.015513269	0.553372253	0.041228744	0.295426928	0.072713669	0.720292758	-0.024913622	0.715650578	-0.025345581	0.493768436	0.047594525	0.460508446	0.051323361
lh_G_insular_short	0.000203384	0.254245945	1.27E-05	-0.296836809	0.841282232	0.013934732	0.927242102	0.006354454	0.014661719	-0.168622471	0.011515144	-0.174476782	0.004681731	-0.194916612	6.50E-05	-0.272655998	0.000668415	-0.233475598	0.000930534	-0.227364737
rh_G_insular_short	0.394426091	0.059211062	0.424845256	-0.055492078	0.439458121	0.053760775	0.6100449	-0.035479761	0.361631725	-0.063419163	0.450754128	-0.052444845	0.826364388	-0.015264577	0.538111974	-0.042824113	0.716939185	-0.025225578	0.74833871	-0.022323438
lh_G_occipital_middle	0.61916752	0.034577411	0.443022262	-0.053343522	0.434935236	0.054293056	0.750887734	0.022089592	0.255366035	0.079027287	0.815383844	0.016246955	0.570049443	-0.039509516	0.883742581	-0.010175463	0.345520124	0.065573431	0.34104759	0.066182639
rh_G_occipital_middle	0.286810812	-0.074020352	0.288523613	0.073758528	0.067578343	0.126682042	0.61544095	-0.034945313	0.580086336	-0.038486333	0.157933552	0.098026443	0.261139419	0.078077644	0.198355269	0.089329648	0.093924638	0.11616965	0.085179699	0.119360985
lh_G_occipital_sup	0.418628669	0.056239042	0.084792448	-0.119508269	0.192701781	0.090462346	0.585492764	0.037938613	0.939756854	-0.00525917	0.841905674	0.013879269	0.63261619	0.033257566	0.726366476	-0.024349892	0.510283014	0.045793017	0.466031008	0.050694267
rh_G_occipital_sup	0.534584925	-0.04319602	0.75298957	0.021896957	0.047076679	0.137519008	0.396137532	0.058997395	0.632647469	0.03325451	0.924481383	0.006596272	0.658103374	-0.030788054	0.768002022	-0.02052579	0.304941583	0.071299822	0.258958088	0.078434729
lh_G_oc-temp_lat-fusifor	0.236910976	0.082166422	0.060249284	-0.130197799	0.660016299	0.03060429	0.385517008	0.060332451	0.972814761	0.00237146	0.407388681	-0.057606264	0.633538612	-0.033167479	0.290179502	-0.073506391	0.665808721	0.030049127	0.611777292	0.035307952
rh_G_oc-temp_lat-fusifor	0.326708411	0.068170856	0.043302885	-0.139930796	0.493377864	-0.047637513	0.864492702	0.011875465	0.179539695	-0.093196843	0.089413179	-0.117784886	0.795313291	-0.018051066	0.278216051	-0.07535028	0.607630834	-0.035719534	0.672735276	-0.029387748
lh_G_oc-temp_med-Lingual	0.802056709	0.017443626	0.235140789	-0.08247639	0.44338272	0.05330143	0.257359372	0.078697755	0.562511232	-0.040283589	0.594802492	-0.037000876	0.104112997	0.11273714	0.590697714	0.037413503	0.12782032	0.105669708	0.105411371	0.112319046
rh_G_oc-temp_med-Lingual	0.275835165	0.075723583	0.046149566	-0.138096097	0.475455319	0.049630116	0.550583528	0.041518659	0.183168901	-0.092428539	0.2546066	-0.079153301	0.908999978	0.007953874	0.393188156	-0.059365962	0.934769712	0.005695472	0.850517225	0.013114038
lh_G_oc-temp_med-Parahip	0.683945107	0.028322914	0.35620557	-0.064137842	0.009685865	0.178566403	0.574878262	0.039016209	0.897451317	-0.008968537	0.613068076	0.035180078	0.155161172	0.098681326	0.668374101	0.029803861	0.366138046	0.062827398	0.329572373	0.067769342
rh_G_oc-temp_med-Parahip	0.025189948	0.154832362	0.002720398	-0.206355338	0.981622109	0.001602998	0.723435847	-0.024621697	0.025595076	-0.154410301	0.004302538	-0.196736442	0.026559041	-0.153428648	0.01184214	-0.17380695	0.006426496	-0.187949477	0.007836881	-0.183464596
lh_G_orbital	5.49E-05	0.275256988	6.29E-05	-0.273167361	0.759179406	-0.021330613	0.997716386	-0.000199169	0.147384374	-0.10056673	0.026240881	-0.153749216	0.026410429	-0.153577973	0.001290676	-0.221160313	0.067247749	-0.126833731	0.078224138	-0.122092843
rh_G_orbital	0.170562766	0.095147838	0.08935405	-0.117806484	0.743288201	0.022787513	0.559027504	-0.040642997	0.15103368	-0.099672854	0.2603345	-0.07820917	0.237914694	-0.081991388	0.048735975	-0.136509442	0.120232775	-0.107811489	0.134024709	-0.103990191
lh_G_pariet_inf-Angular	0.056274781	0.132254071	0.022292111	-0.158034297	0.174793943	0.094219013	0.824274711	-0.015451292	0.094778504	-0.11587093	0.791504469	0.018394763	0.977398675	0.001971473	0.266992389	-0.07712951	0.353126386	-0.06454872	0.38959382	-0.059817381
rh_G_pariet_inf-Angular	0.579865467	0.03850876	0.589351993	-0.037549065	0.133873373	-0.104030438	0.671735309	-0.029483065	0.839596151	-0.014084775	0.660295954	-0.030577443	0.781092855	-0.01933658	0.755831066	-0.021636795	0.898725998	-0.008856455	0.89863716	-0.008864265
lh_G_pariet_inf-Supramar	0.149573375	0.100028562	0.063475043	-0.128609473	0.999827945	-1.50E-05	0.896148062	0.009083156	0.992408948	0.000662076	0.120163257	-0.107831591	0.730330304	-0.023982846	0.324054944	-0.06854489	0.96203979	-0.003312002	0.974349948	0.002237494
rh_G_pariet_inf-Supramar	0.212443865	0.086605308	0.185427148	-0.091956106	0.648309778	-0.031732258	0.920839487	0.006915396	0.132348109	-0.104438041	0.331953415	-0.067437237	0.333053119	-0.067284367	0.138303867	-0.102866326	0.213337245	-0.086436992	0.221136569	-0.084988559
lh_G_parietal_sup	0.017568153	0.164123199	0.030610961	-0.149609667	0.666268479	0.030005144	0.363775232	0.063137112	0.766568035	-0.020656414	0.643688232	-0.032179836	0.36043516	0.063577063	0.717158365	-0.025205174	0.672884847	-0.029373496	0.679087711	-0.0287835
rh_G_parietal_sup	0.619980125	0.034497316	0.299162779	-0.07215499	0.766634133	0.020650392	0.518339246	0.044925227	0.480130163	-0.049106524	0.63195174	-0.033322492	0.473249644	0.049878129	0.865997621	-0.011742321	0.446926613	0.05288862	0.392810949	0.059413219
lh_G_postcentral	0.106225535	0.11205894	0.031373331	-0.148939925	0.042113011	0.140727774	0.896844199	0.009021929	0.199227244	-0.089157041	0.411762918	-0.057071579	0.276637076	0.075597608	0.622165721	-0.034282114	0.844503521	-0.01364825	0.924939701	-0.006556122
rh_G_postcentral	0.06090767	0.129868035	0.023974052	-0.156135093	0.798421661	-0.0177709	0.621640495	-0.034333799	0.075315344	-0.123293756	0.045240732	-0.138671294	0.462163957	-0.05113434	0.083203622	-0.120118269	0.155570446	-0.098584097	0.166857435	-0.095975409
lh_G_precentral	0.026976938	0.153012554	0.007157931	-0.185524976	0.88109371	-0.010409011	0.895897311	-0.009105211	0.148693977	-0.100244041	0.593594927	-0.03712213	0.589801615	-0.037503756	0.159200336	-0.097730083	0.656173747	-0.03097364	0.706507819	-0.026199184
rh_G_precentral	0.025206648	0.154814849	0.030003797	-0.15015331	0.940366279	-0.005205868	0.448485854	-0.052707579	0.251758291	-0.079628252	0.14714009	-0.100627162	0.416938151	-0.056443286	0.097137034	-0.115056788	0.416612895	-0.056482638	0.428666031	-0.055036132
lh_G_precuneus	0.076038603	0.122991694	0.058790055	-0.130939387	0.471828606	-0.050038249	0.578397324	-0.038657931	0.740545333	-0.023039967	0.154194095	-0.09891184	0.127480322	-0.105763546	0.058589976	-0.131042247	0.207147008	-0.087613836	0.221775094	-0.0848716
rh_G_precuneus	0.705175935	0.026323859	0.492046361	-0.047784199	0.683647507	0.028351097	0.176714892	0.093802824	0.14260854	-0.101762285	0.400800253	0.058418059	0.282028108	0.074757049	0.93614958	0.005574732	0.147788477	0.100466926	0.11743489	0.108627774
lh_G_rectus	0.169365936	0.095413669	0.2218025	-0.084866585	0.516202211	-0.045154739	0.856392223	0.012592888	0.48800128	-0.04823113	0.022072601	-0.158291209	0.780926361	0.019351669	0.779463541	-0.01948428	0.821482474	0.015700955	0.777192481	0.0196903
rh_G_rectus	0.771433091	0.02021354	0.992865974	0.000622214	0.710812979	0.025796758	0.344044129	-0.065773922	0.068102588	-0.126442737	0.521286564	-0.044609487	0.563970236	-0.040133384	0.252841595	-0.079447177	0.173755484	-0.094445417	0.181009409	-0.092884338
lh_G_subcallosal	0.042130897	-0.140715654	0.032725012	0.147785811	0.794964264	-0.018082543	0.279585378	0.075136559	0.001513253	0.218081632	3.03E-05	0.284239568	0.010325197	0.177064961	0.036119256	0.145056869	0.064513802	0.128112107	0.073410583	0.124100668
rh_G_subcallosal	0.121671342	-0.107397523	0.118417957	0.108339255	0.853928835	-0.012811319	0.354587288	-0.064353503	0.141972091	0.101923902	0.172766531	0.094661961	0.263114625	0.077756064	0.196858694	0.089627183	0.146374743	0.100816993	0.154266653	0.098894507
lh_G_temp_sup-G_T_transv	0.028049012	0.151969828	0.002660187	-0.206814312	0.517406235	-0.04502537	0.74593968	-0.022543753	0.282071639	-0.074750306	0.80029393	0.017602286	0.114223457	-0.10958361	0.026945965	-0.153043203	0.090760334	-0.117295881	0.103483742	-0.11294125
rh_G_temp_sup-G_T_transv	0.026884088	0.153104523	0.055562765	-0.132635035	0.297174649	0.072451725	0.734627554	0.023585674	0.441581651	-0.053511943	0.258868311	-0.07844947	0.957561361	0.003703089	0.30148724	-0.071809707	0.543585079	-0.042249399	0.565821039	-0.039943111
lh_G_temp_sup-Lateral	0.002105619	0.211552567	0.002349915	-0.209340377	0.000773399	0.230800618	0.950892473	0.004285681	0.51633631	-0.045140323	0.124079713	0.106712907	0.005584834	0.191065364	0.756900287	0.021538978	0.616439431	0.034846644	0.565408724	0.039985474
rh_G_temp_sup-Lateral	0.23922533	0.08176361	0.235371778	-0.08243585	0.002225508	0.210439321	0.7018838	-0.026632389	0.052820676	-0.134141014	0.362669669	-0.063282457	0.063564338	0.128566457	0.939078745	0.005318482	0.731154039	-0.023906653	0.782956837	-0.019167714
lh_G_temp_sup-Plan_polar	0.007148359	0.185555248	0.009089239	-0.180048867	0.514410612	0.04534753	0.734662756	0.023582423	0.551760108	-0.041396255	0.466630383	-0.050626238	0.476549487	-0.049507317	0.104335916	-0.112665066	0.043855972	-0.139566579	0.042656383	-0.140361509
rh_G_temp_sup-Plan_polar	0.01826058	0.163147827	0.008126503	-0.1826337	0.446397596	0.052950125	0.849900538	-0.013168784	0.048248536	-0.136803002	0.584108246	-0.038078654	0.163629142	-0.096707688	0.036371657	-0.144862749	0.206855445	-0.087669886	0.2246166	-0.084354002
lh_G_temp_sup-Plan_tempo	0.025803669	0.154195223	0.007562287	-0.184277993	0.167898114	0.095741606	0.932316963	0.005910132	0.606028953	0.035878871	0.631562384	-0.033360551	0.974231991	0.002247787	0.296545009	-0.072545976	0.815377228	0.016247548	0.773435442	0.020031499
rh_G_temp_sup-Plan_tempo	0.470370322	0.05020284	0.472623173	-0.049948686	0.043110453	0.140058431	0.939831222	-0.005252665	0.096437692	-0.115296541	0.217942333	0.085577288	0.014115713	0.169553692	0.245097558	0.080753642	0.239698365	0.081681615	0.215392948	0.086051598
lh_G_temporal_inf	0.005097898	0.19306592	0.005589706	-0.19104615	0.06091026	0.129866744	0.853260741	0.012870581	0.899316346	-0.008804553	0.611034132	0.035381628	0.975362729	-0.002149119	0.283031943	-0.074601733	0.751087702	0.022071257	0.722175439	0.02473871
rh_G_temporal_inf	0.001115388	0.223949001	0.000381007	-0.243509992	0.11770315	0.108548857	0.381099252	-0.06089434	0.114823645	-0.109403393	0.732545174	-0.023778041	0.97817935	-0.001903359	0.05181887	-0.134707409	0.131264163	-0.10472991	0.145102222	-0.101134296
lh_G_temporal_middle	0.049007861	0.136346761	0.078809787	-0.121855435	0.852693514	-0.012920904	0.469085646	-0.050348069	0.515992621	-0.045177275	0.237121592	-0.082129651	0.417298129	-0.056399754	0.5121568	-0.045590551	0.721500378	0.024801409	0.679959122	0.02870078
rh_G_temporal_middle	0.022366737	0.157947452	0.001671834	-0.216131729	0.026134764	0.153856878	0.962541719	0.003268177	0.126501501	-0.106034779	0.404264375	-0.057990247	0.79357164	0.018208173	0.207346208	-0.087575574	0.779536432	-0.01947767	0.848666364	-0.013278372
lh_Lat_Fis-ant-Horizont	0.169598741	0.09536185	0.025291868	-0.154725636	0.490551722	0.047949109	0.704415965	-0.026395035	0.640975579	-0.032443161	0.212282648	-0.086635735	0.60177218	-0.036303199	0.330490078	-0.06764116	0.91274661	-0.007625067	0.946680155	-0.004653818
rh_Lat_Fis-ant-Horizont	0.262335908	0.077882648	0.035957197	-0.145182114	0.640505579	-0.032488833	0.520222545	0.044723367	0.200768137	-0.088853357	0.227020642	-0.083919707	0.21652816	-0.085839901	0.056156442	-0.132317111	0.292101377	-0.073214955	0.341336455	-0.06614314
lh_Lat_Fis-ant-Vertical	0.103854591	0.112820841	0.035138859	-0.145821951	0.352242293	-0.064667106	0.719761607	-0.024962998	0.335521405	-0.066942424	0.103055561	-0.113080698	0.30062605	-0.071937425	0.132294379	-0.104452466	0.513873768	-0.045405366	0.53833563	-0.042800571
rh_Lat_Fis-ant-Vertical	0.757772846	0.021459183	0.723940451	-0.02457487	0.250535545	-0.079833284	0.75564567	0.021653761	0.408835959	0.057428983	0.426961363	0.055239264	0.74492042	0.022637425	0.897973946	0.00892258	0.738265415	0.023250041	0.752945849	0.021900962
lh_Lat_Fis-post	0.110318147	0.110774697	0.114394542	-0.109532163	0.116156475	0.109005802	0.797387487	0.017864081	0.352080595	-0.064688779	0.103361034	-0.112981166	0.01348402	0.170671275	0.338979535	0.066466047	0.031463883	0.148861298	0.027908167	0.15210485
rh_Lat_Fis-post	0.505039504	0.046361652	0.466518357	-0.05063895	0.047861955	0.137037584	0.879462765	-0.010552868	0.337529597	-0.066665405	0.917990354	-0.007165153	0.00892527	0.180471383	0.179260567	0.093256407	0.1326321	0.104361877	0.11786846	0.108500295
lh_Pole_occipital	0.370491202	0.062260016	0.087962892	-0.118317956	0.902739465	0.008503699	0.991029444	0.000782398	0.357566187	-0.063956994	0.522795586	-0.044448181	0.099958336	-0.114103258	0.089669322	-0.117691457	0.642369521	-0.03230779	0.703208981	-0.026508134
rh_Pole_occipital	0.465502118	0.050754336	0.249884976	-0.079942655	0.399880478	0.05853202	0.634860012	-0.033038524	0.05850715	-0.131084913	0.661914398	-0.030422159	0.70978588	0.025892688	0.744877384	-0.022641381	0.684078972	-0.028310238	0.744235841	-0.022700361
lh_Pole_temporal	0.014966623	0.168115584	0.01408016	-0.169615416	0.731256932	0.023897138	0.753250152	-0.021873086	0.844393077	0.013658069	0.229704063	-0.083438769	0.795659737	-0.018019826	0.28378559	-0.074485369	0.220257912	-0.085149897	0.216872404	-0.085775862
rh_Pole_temporal	0.033189596	0.147398489	0.052070327	-0.134564393	0.385470142	0.060338391	0.23988277	-0.081649681	0.109707262	-0.110963988	0.040306012	-0.141975064	0.342819913	-0.065940627	0.075198587	-0.123342739	0.03512554	-0.145832469	0.033198482	-0.147391126
lh_S_calcarine	0.019755499	0.161147074	0.010478906	-0.176716267	0.289278006	0.073643539	0.90494663	-0.008309798	0.10190487	-0.11345773	0.011268515	-0.174993163	0.280312715	-0.075023325	0.032583397	-0.147904805	0.110468198	-0.110728327	0.131465111	-0.104675662
rh_S_calcarine	0.422680733	0.055751433	0.416553206	-0.056489862	0.830447548	0.014900055	0.754503209	-0.021758334	0.354910426	-0.064310391	0.70195592	-0.026625624	0.961616795	0.003348936	0.527935996	-0.043900475	0.831501469	0.014806033	0.766082674	0.020700643
lh_S_central	0.006299577	0.188395064	0.003498884	-0.201127472	0.664007643	-0.030221543	0.336035486	-0.066871409	0.691024493	0.02765383	0.004289639	-0.196800851	0.009344608	-0.179404096	0.004515881	-0.195695612	0.214705892	-0.08618011	0.225514777	-0.084191361
rh_S_central	0.024002601	0.15610386	0.053621858	-0.133694426	0.797760281	-0.017830488	0.451068117	-0.052408534	0.514904508	-0.045294348	0.046102611	-0.138125582	0.099919375	-0.11411628	0.035230311	-0.145749824	0.224013092	-0.084463544	0.230840101	-0.083236357
lh_S_cingul-Marginalis	0.129766378	0.10513628	0.085744435	-0.119147158	0.332035227	0.067425853	0.257001217	-0.078756834	0.316185677	-0.069665947	0.458721858	0.051527772	0.444456813	0.053176118	0.610565202	-0.035428138	0.370845988	-0.062213955	0.375858633	-0.061566062
rh_S_cingul-Marginalis	0.075584373	0.123181125	0.017052846	-0.164871028	0.795086246	-0.018071542	0.759407844	0.021309739	0.192932415	-0.090415667	0.999914404	-7.47E-06	0.783179846	-0.019147518	0.134773324	-0.103791611	0.621405315	-0.034356949	0.663386149	-0.03028108
lh_S_circular_insula_ant	0.285233336	0.074262418	0.040773648	-0.141647835	0.343033409	0.065911527	0.152577296	0.099299671	0.181503125	-0.092779779	0.215381242	-0.086053785	0.748918264	-0.022270248	0.298723376	-0.072220459	0.717091606	0.025211389	0.642144479	0.032329636
rh_S_circular_insula_ant	0.0953873	0.115659252	0.073171773	-0.12420303	0.187037528	-0.091621783	0.256672072	-0.078811178	0.478554686	-0.04928267	0.586270256	-0.037860039	0.503989516	-0.046475889	0.266259233	-0.077247491	0.270713497	-0.076534083	0.263235678	-0.07773641
lh_S_circular_insula_inf	0.000496287	0.238843355	8.49E-05	-0.268446753	0.126603419	0.106006462	0.776785843	0.019727206	0.115953883	-0.109066006	0.231479891	-0.083122673	0.145353481	-0.101071478	0.010317615	-0.17708228	0.231289934	-0.083156403	0.275648715	-0.075752909
rh_S_circular_insula_inf	0.004269182	0.196903356	0.000255322	-0.250410199	0.7686508	0.020466716	0.737771894	-0.023295542	0.596934133	-0.036787106	0.004969205	-0.19362326	0.009305726	-0.179501253	0.00175805	-0.215141487	0.08523956	-0.119338266	0.102193211	-0.113362939
lh_S_circular_insula_sup	0.000110509	0.264251449	1.63E-05	-0.293297057	0.468950567	0.050363352	0.99697511	0.000263821	0.002559787	-0.207601031	0.146986408	-0.10066522	0.327720852	-0.068028659	0.018361268	-0.163008684	0.035839481	-0.145273389	0.043190972	-0.140004967
rh_S_circular_insula_sup	0.015271674	0.167617409	0.000315165	-0.246804729	0.546333148	0.041961913	0.952514013	0.004143998	0.038794548	-0.14305505	0.064053065	-0.128331896	0.135184767	-0.10368283	0.00663998	-0.187217403	0.161948849	-0.097093115	0.204530017	-0.088118979
lh_S_collat_transv_ant	0.312872089	0.070143434	0.131607152	-0.104637355	0.690369725	-0.027715605	0.513475177	-0.045448328	0.129696295	-0.105155383	0.322110283	0.068820269	0.742292107	-0.022879159	0.289036956	-0.073680259	0.207709824	-0.087505801	0.225223352	-0.084244081
rh_S_collat_transv_ant	0.062506168	0.129079431	0.089075472	-0.117908393	0.286038138	0.074138808	0.39573662	-0.059047397	0.086261628	-0.118952321	0.970742799	0.002552282	0.94166862	0.005091973	0.458056877	-0.051603968	0.216796787	-0.085789922	0.231503278	-0.083118521
lh_S_collat_transv_post	0.80340605	0.017322238	0.651716959	-0.03140312	0.091198504	0.117138079	0.686666218	0.028065433	0.981177463	0.001641789	0.487341042	0.048304266	0.983624833	0.001428286	0.655536779	-0.031034949	0.88164974	-0.010359977	0.914257277	-0.007492537
rh_S_collat_transv_post	0.048586177	0.136599396	0.032871502	-0.147663182	0.500506475	0.046855732	0.113320181	-0.109856235	0.182017201	-0.09267113	0.775043836	-0.019885373	0.690509835	-0.027702385	0.191684202	-0.090668785	0.184436912	-0.092162743	0.19663145	-0.089672505
lh_S_front_inf	0.12595241	0.106187645	0.007739759	-0.183749349	0.801962375	0.017452114	0.543819346	0.042224864	0.07654979	-0.122779601	0.27113375	-0.076467188	0.454222953	-0.052044483	0.09843099	-0.114616775	0.738107812	-0.02326457	0.830247778	-0.01491788
rh_S_front_inf	0.010905316	0.175772054	0.006790287	-0.186714477	0.869978551	0.011390324	0.716890081	-0.02523015	0.305956702	-0.071150709	0.902948573	-0.008485326	0.517276903	-0.045039259	0.059398467	-0.130628366	0.25528273	-0.079041097	0.263895242	-0.07762943
lh_S_front_middle	0.027964614	0.152050667	0.032931069	-0.14761345	0.615394734	-0.034949882	0.255682863	-0.078974792	0.087293134	-0.118566511	0.683352723	0.028379018	0.115780791	-0.109117509	0.043292199	-0.139937872	0.090406799	-0.117423647	0.085681942	-0.119170764
rh_S_front_middle	0.071148873	0.125081179	0.054578463	-0.133168391	0.652269244	0.031349835	0.251449106	0.079680031	0.297989293	-0.072329978	0.399431587	-0.058587694	0.881311838	0.010389775	0.385817416	-0.060294385	0.955145731	0.003914086	0.876495765	0.010814685
lh_S_front_sup	0.000366508	0.244187398	0.000642135	-0.234205791	0.767754768	-0.020548308	0.307874286	-0.070869915	0.037158687	-0.144264678	0.136034953	-0.103458853	0.571691801	-0.039341514	0.063601004	-0.128548808	0.313810942	-0.070007812	0.35057668	-0.064890652
rh_S_front_sup	0.097194418	0.115037177	0.081612775	-0.120738503	0.455222441	-0.051929443	0.207193757	-0.087604854	0.075946305	-0.123030111	0.436278832	-0.054134605	0.829926718	-0.014946529	0.275928629	-0.075708888	0.567530683	-0.039767614	0.577041914	-0.038795805
lh_S_interm_prim-Jensen	0.595296838	-0.03695127	0.642527481	0.032292457	0.954148547	0.004001197	0.6739548	0.029271577	0.685052576	0.028218075	0.132888959	-0.104293096	0.946104439	0.004704143	0.729332637	0.024075166	0.583475112	0.038142745	0.548242567	0.041762579
rh_S_interm_prim-Jensen	0.02314568	0.157055594	0.027778289	-0.152229876	0.44225385	0.053433318	0.284136281	-0.074431293	0.047328553	-0.137363868	0.215998282	0.085938615	0.75030335	-0.022143181	0.227968048	-0.08374945	0.260780986	-0.078136179	0.281580704	-0.074826393
lh_S_intrapariet_and_P_trans	0.010037712	0.177729631	0.0100341	-0.177738088	0.947646256	0.004569374	0.368690214	-0.062494251	0.476035868	-0.049564942	0.179454459	-0.093215024	0.206992091	-0.08764361	0.09634401	-0.115328763	0.733701284	-0.023671219	0.765386233	-0.020764121
rh_S_intrapariet_and_P_trans	0.346075476	0.065498136	0.406699509	-0.057690814	0.072003976	-0.12470753	0.972401617	0.002407514	0.233507432	-0.082763856	0.169666855	-0.0953467	0.679625295	-0.028732464	0.493095715	-0.047668579	0.393921567	-0.059274157	0.420335743	-0.056033286
lh_S_oc_middle_and_Lunatus	0.47323102	0.049880225	0.097692895	-0.1148672	0.849249681	-0.013226572	0.392448304	0.059458677	0.642990258	-0.032247546	0.17126623	-0.094992237	0.902903264	0.008489307	0.761509257	-0.021117807	0.37227139	0.062029174	0.334519992	0.06708096
rh_S_oc_middle_and_Lunatus	0.050855398	0.135260777	0.028729113	-0.151325895	0.370891314	0.062208073	0.502891503	-0.046595483	0.28726719	-0.073950486	0.149591547	-0.10002412	0.229624607	-0.083452952	0.034467568	-0.146356313	0.383423783	-0.060598195	0.436389864	-0.054121523
lh_S_oc_sup_and_transversal	0.047829275	0.137057487	0.003553145	-0.200803696	0.816364873	0.016159059	0.913399068	0.007567824	0.0953667	-0.115666396	0.648193957	-0.031743458	0.145376985	-0.101065606	0.01953806	-0.161429745	0.202782368	-0.088458922	0.243942238	-0.080951001
rh_S_oc_sup_and_transversal	0.383290052	0.060615202	0.243768175	-0.080980792	0.750268345	-0.022146392	0.542192584	-0.042395347	0.390692898	-0.05967908	0.079717042	-0.121490453	0.691902629	-0.027571014	0.322046528	-0.068829316	0.221859776	-0.084856106	0.233102651	-0.082835315
lh_S_occipital_ant	0.583683333	-0.038121663	0.444321779	0.053191862	0.811383243	0.01660566	0.529088596	0.043778037	0.678589572	-0.028830805	0.575505607	0.038952264	0.817428035	0.016063833	0.475437882	0.049632074	0.107947561	0.111513919	0.097265618	0.115012856
rh_S_occipital_ant	0.496640406	0.04727898	0.090499791	-0.117390001	0.578531932	0.038644247	0.632575739	0.033261518	0.178637215	-0.093389674	0.004150425	-0.197507311	0.298414492	-0.07226652	0.141108373	-0.102144116	0.318705489	-0.069305022	0.359450669	-0.063707223
lh_S_oc-temp_lat	0.159306013	0.09770544	0.119040459	-0.108157521	0.031816964	0.148556548	0.498429089	-0.047082944	0.86171735	0.01212112	0.814507688	0.016325477	0.286744902	0.074030448	0.755437191	-0.02167284	0.83381107	0.014600084	0.815596613	0.016227889
rh_S_oc-temp_lat	0.026862027	0.153126415	0.037613795	-0.143923707	0.390535913	-0.05969882	0.279472625	-0.07515413	0.092554867	-0.116653404	0.523863057	-0.044334219	0.687157215	-0.028019014	0.295332508	-0.07272785	0.176484874	-0.093852482	0.181118276	-0.092861264
lh_S_oc-temp_med_and_Lingual	0.792551902	0.018300201	0.401572534	-0.058322494	0.776950226	-0.019712286	0.538797802	0.042751937	0.513828253	0.045410271	0.256309962	-0.07887102	0.377430686	-0.061363964	0.665866632	-0.030043586	0.38782841	0.060040023	0.358326083	0.063856178
rh_S_oc-temp_med_and_Lingual	0.415637669	0.056600737	0.051509075	-0.1348844	0.236116982	0.082305252	0.598487293	0.036631565	0.676534326	-0.029026118	0.575539609	-0.038948799	0.3766405	0.061465483	0.855116402	-0.012706001	0.427809513	0.055138138	0.380870574	0.060923533
lh_S_orbital_lateral	0.169452289	0.095394442	0.017107148	-0.164791303	0.990637819	0.000816556	0.877747234	0.010704233	0.375464023	-0.061616873	0.234695358	-0.082554645	0.201737682	-0.088663141	0.060929854	-0.129856975	0.598846219	-0.036595647	0.677824878	-0.028903449
rh_S_orbital_lateral	0.651853176	-0.031389976	0.991151083	-0.000771788	0.158237152	-0.097955255	0.034396756	0.146413194	0.991926356	0.000704168	0.575507188	-0.038952102	0.628074267	0.033701956	0.812127043	0.016538936	0.135510205	0.103596968	0.118349111	0.1083594
lh_S_orbital_med-olfact	0.001051294	0.225070136	0.000471516	-0.239754367	0.607069213	-0.035775376	0.806881051	-0.017009865	0.166409098	-0.09607647	0.004765393	-0.194533014	0.062915397	-0.128880208	0.009904267	-0.178043893	0.035057567	-0.145886198	0.037569731	-0.143956567
rh_S_orbital_med-olfact	0.702240063	0.026598976	0.95910228	0.003568513	0.680479937	-0.02865136	0.29267175	0.073128709	0.59681654	-0.03679889	0.003596996	0.200545286	0.560032219	0.040539232	0.610559324	0.035428721	0.762288246	0.021046699	0.735418972	0.023512611
lh_S_orbital-H_Shaped	0.005240936	0.192461084	0.002868458	-0.205264744	0.972934575	0.002361005	0.803981478	-0.017270488	0.292672327	-0.073128622	0.342446275	-0.065991581	0.263664887	-0.077666772	0.062737498	-0.128966683	0.19516494	-0.089965909	0.214056164	-0.086301911
rh_S_orbital-H_Shaped	1.24E-05	0.297267598	3.24E-05	-0.283239868	0.854273704	-0.012780732	0.376664356	-0.061462416	0.078052939	-0.122162514	0.619039535	-0.034590031	0.063537798	-0.128579236	0.003701136	-0.19994282	0.080310818	-0.121253393	0.0865841	-0.118831312
lh_S_parieto_occipital	0.332317311	0.067386616	0.151636022	-0.099526891	0.149226108	0.100113538	0.901358756	0.008625029	0.350788871	-0.064862136	0.729454189	0.024063916	0.283986238	0.074454424	0.857799972	0.012468117	0.930963451	0.006028613	0.891061679	0.00953073
rh_S_parieto_occipital	0.745450798	0.022588677	0.864905631	-0.011838928	0.6484056	0.031722992	0.943760185	0.004909086	0.654284643	0.03115554	0.603705071	0.036110357	0.356863046	0.064050399	0.539608409	0.04266669	0.105279163	0.112361433	0.091570746	0.117004494
lh_S_pericallosal	0.492760325	0.047705518	0.701931875	-0.02662788	0.367991602	-0.062585302	0.635823559	-0.032944562	0.133878454	0.104029087	0.380084898	-0.061023913	0.552341083	-0.041335861	0.568349029	-0.039683698	0.866130151	0.011730598	0.877518182	0.010724447
rh_S_pericallosal	0.111471271	0.110419614	0.236141676	-0.08230093	0.497576408	0.047176349	0.789778246	-0.018550678	0.227457701	-0.083841101	0.594849403	0.036996168	0.505466016	0.046315284	0.822309993	-0.015626943	0.418259619	-0.056283588	0.428757856	-0.055025203
lh_S_postcentral	0.155813803	0.098526376	0.211210367	-0.086838539	0.760325904	-0.021225869	0.934011243	-0.005761846	0.231543134	-0.083111447	0.202122726	-0.088587782	0.750242815	-0.022148733	0.547714453	-0.041817678	0.654410913	-0.031143375	0.69190512	-0.027570779
rh_S_postcentral	0.024649197	0.1554049	0.008501792	-0.181595323	0.561888526	-0.040347753	0.543203258	-0.0422894	0.072553887	-0.124469141	0.120267011	-0.107801593	0.135121434	-0.103699558	0.020047999	-0.160771049	0.110420013	-0.110743212	0.124010651	-0.106732395
lh_S_precentral-inf-part	0.057623753	0.131543096	0.004091756	-0.197811445	0.734852235	-0.023564929	0.556299563	0.040925186	0.123686288	-0.106824036	0.102537413	-0.113250059	0.336030531	-0.066872093	0.065465213	-0.127662289	0.420411714	-0.05602414	0.491375686	-0.047858164
rh_S_precentral-inf-part	0.093408534	0.116351255	0.153332253	-0.099118191	0.46781951	0.050491416	0.252745001	-0.079463301	0.101649123	-0.113541984	0.654603583	-0.031124815	0.879442228	-0.010554679	0.305496637	-0.071218248	0.414106104	-0.056786536	0.425630517	-0.055398177
lh_S_precentral-sup-part	0.011125237	0.175297746	0.017714492	-0.16391431	0.702785742	0.02654781	0.344427131	-0.065721845	0.724003292	-0.024569039	0.136527686	-0.103329536	0.20537923	-0.087954552	0.051025769	-0.135162294	0.15124391	-0.09962186	0.154192349	-0.098912257
rh_S_precentral-sup-part	0.08858643	0.118087912	0.15234846	-0.099354813	0.403480765	-0.05808683	0.624971785	-0.034006294	0.378999689	-0.061162772	0.908816767	-0.007969957	0.492529093	-0.047730994	0.309678543	-0.070606762	0.589826172	-0.037501282	0.594102611	-0.037071139
lh_S_suborbital	0.823735215	-0.015499515	0.646889961	0.031869622	0.151477907	0.099565164	0.369377583	-0.062404769	0.851058564	-0.013065988	0.052487737	-0.134328253	0.657961472	0.030801695	0.704105878	0.026424085	0.867370345	-0.011620911	0.888842005	-0.009726171
rh_S_suborbital	0.244363691	-0.08087893	0.158805441	0.097822277	0.249515237	-0.080004902	0.886495041	0.009932903	0.385663671	0.060313864	0.935140175	0.005663054	0.841750919	0.013893035	0.39180117	0.05953986	0.306063384	0.071135057	0.313600127	0.070038242
lh_S_subparietal	0.035186858	0.145784076	0.003769499	-0.199555591	0.862267178	0.012072442	0.493661243	0.047606322	0.336351732	-0.066827757	0.146228411	-0.100853374	0.407704945	-0.057567492	0.108362994	-0.111383459	0.359504811	-0.06370006	0.405218944	-0.057872742
rh_S_subparietal	0.914258296	0.007492448	0.400248186	-0.058486442	0.547311168	-0.04185977	0.539852061	0.042641078	0.866056895	-0.011737078	0.484505445	-0.048618978	0.435471779	-0.054229748	0.453753761	-0.052098535	0.300137313	0.072010014	0.246218356	0.080562798
lh_S_temporal_inf	0.618793047	-0.034614337	0.505807425	0.046278183	0.431932986	0.054648132	0.038512252	0.143260679	0.652900071	-0.031288994	0.00044051	0.240959316	0.03182307	0.148551303	0.091558051	0.117009043	0.129294557	0.10526504	0.126188913	0.10612174
rh_S_temporal_inf	0.075844412	0.123072566	0.117257856	-0.108679931	0.099205073	0.114355734	0.64544823	0.032009232	0.177794959	0.093570287	0.02936757	0.150733143	0.176880484	0.093767104	0.78136055	-0.019312322	0.729033161	-0.024102887	0.713680394	-0.0255292
lh_S_temporal_sup	0.003426404	0.201567102	0.001972086	-0.212862589	0.97974157	-0.00176706	0.182523494	-0.092564347	0.65919035	-0.030683608	0.603331836	0.036147573	0.943046975	-0.004971446	0.157388752	-0.098154447	0.770943741	-0.020258049	0.780377779	-0.019401392
rh_S_temporal_sup	0.630044675	0.033509001	0.320730587	-0.069016299	0.00511405	0.192996868	0.933636932	-0.005794604	0.253818758	-0.079284303	0.434527747	0.054341167	0.060238973	0.130202987	0.313131682	0.070105908	0.280346671	0.075018043	0.266269059	0.077245909
lh_S_temporal_transverse	0.662823346	-0.030335015	0.911990546	0.007691406	0.62262483	0.034236949	0.994567946	-0.000473769	0.27383433	0.076038988	0.476177347	-0.049549065	0.615201139	0.034969021	0.628919847	0.03361912	0.888549064	0.00975197	0.884104037	0.010143603
rh_S_temporal_transverse	0.897345802	-0.008977816	0.872671374	0.011152386	0.381886932	0.060793867	0.430811971	0.054781078	0.100800547	-0.113822747	0.143909835	-0.101433544	0.865422661	0.011793184	0.82396848	0.015478663	0.83861888	-0.014171771	0.862773466	-0.012027623
p-values not corrected for multiple comparisons
