## Supplementary material for "The impact of FreeSurfer versions on structural neuroimaging analyses of Parkinson’s disease": Table S1: Table_S22.csv

Table S22
Correlation between quality metrics and software variability in cortical thickness across PD in PPMI (FreeSurfer 7 vs 5)
	cjv	cjv	cnr	cnr	fber	fber	qi_1	qi_1	qi_2	qi_2	rpve_gm	rpve_gm	snr_gm	snr_gm	snr_total	snr_total	snrd_gm	snrd_gm	snrd_total	snrd_total
	p	t	p	t	p	t	p	t	p	t	p	t	p	t	p	t	p	t	p	t
lh_G_and_S_frontomargin	0.007960186	0.183107563	0.00989232	-0.17807221	0.027741663	0.152265224	0.612276176	-0.035258515	0.099630395	-0.11421299	0.886487238	0.00993359	0.437797223	0.053955875	0.595537832	-0.036927094	0.240601725	0.081525342	0.206276371	0.087781377
rh_G_and_S_frontomargin	0.000624169	0.234721017	3.86E-05	-0.280639919	0.711459333	0.025736414	0.753996967	-0.021804687	0.104720729	-0.112540934	0.651365692	-0.031437021	0.149782535	-0.099977453	0.008708606	-0.181040367	0.049005688	-0.136348058	0.05736934	-0.131676126
lh_G_and_S_occipital_inf	0.000155744	0.258672723	0.000492443	-0.238981948	0.468666129	0.050395541	0.472584863	-0.049953002	0.395463518	-0.059081477	0.322636297	0.068745676	0.586714788	0.037815135	0.456638828	-0.05176666	0.924844357	0.006564474	0.914017352	0.007513584
rh_G_and_S_occipital_inf	0.001317005	0.220771813	0.001921955	-0.213375356	0.251235635	0.079715807	0.076647045	-0.12273938	0.128929489	-0.105364915	0.397117126	0.058875345	0.745961556	-0.022541743	0.058982795	-0.130840572	0.134468627	-0.103872333	0.155884303	-0.098509666
lh_G_and_S_paracentral	0.001819635	0.214460925	0.000220668	-0.252877171	0.247143279	0.080405762	0.469138956	-0.050342038	0.101994019	-0.1134284	0.690923313	-0.027663374	0.53228167	0.043439548	0.339648274	-0.066374283	0.831828562	0.014776858	0.75119419	0.022061494
rh_G_and_S_paracentral	0.023128221	0.157075298	0.022743943	-0.157512277	0.056187252	0.132300688	0.120616245	-0.107700766	0.993492242	0.000567591	0.403275526	0.058112144	0.192409809	0.090521498	0.934514655	0.005717791	0.370558561	0.062251269	0.35758642	0.063954308
lh_G_and_S_subcentral	0.00082575	0.229589708	0.001805754	-0.214612465	0.169868954	0.095301772	0.224639759	-0.084349802	0.02409834	-0.155999353	0.578025822	0.038695706	0.682113653	0.02849643	0.294252307	-0.072890298	0.771607732	-0.020197657	0.834627059	-0.014527352
rh_G_and_S_subcentral	0.000376662	0.243710433	0.000957717	-0.226825309	0.81523756	-0.016260064	0.900059276	-0.008739244	0.004391583	-0.1962965	0.015777959	-0.166809481	0.187063395	-0.09161643	0.036025646	-0.145129155	0.040893132	-0.141564732	0.048949914	-0.136381369
lh_G_and_S_transv_frontopol	0.000254262	0.250480885	0.000541111	-0.237296958	0.020401528	0.160322861	0.383690797	-0.060564247	0.042694559	-0.140335924	0.191060653	0.090795682	0.176322645	0.093887534	0.376083744	-0.06153709	0.770032195	-0.020340982	0.82601131	-0.015296117
rh_G_and_S_transv_frontopol	3.80E-07	0.342659521	9.46E-07	-0.331469459	0.930072307	0.006106629	0.246580996	-0.080501179	0.037957309	-0.143668643	0.672846811	0.02937712	0.483450361	-0.04873633	0.005238456	-0.192471442	0.039223525	-0.14274498	0.042800132	-0.140265269
lh_G_and_S_cingul-Ant	0.002096293	0.211641564	0.001618628	-0.216766361	0.680064982	0.028690734	0.158138417	-0.097978395	0.291480965	-0.073308895	0.551014454	-0.041473814	0.66365559	-0.030255266	0.101366922	-0.113635147	0.386703073	-0.060182263	0.413350985	-0.056878291
rh_G_and_S_cingul-Ant	0.000201861	0.254371648	0.000143907	-0.259968969	0.378986456	0.061164466	0.06100441	-0.129819829	0.235869703	-0.082348556	0.617424454	-0.034749373	0.132992874	-0.1042653	0.006701113	-0.18701164	0.18278362	-0.092509569	0.206958179	-0.08765013
lh_G_and_S_cingul-Mid-Ant	0.353405613	-0.064511369	0.281786502	0.074794487	0.006574469	0.18743979	0.666629618	0.029970604	0.845849285	-0.013528634	0.000127843	0.261897489	3.30E-05	0.282996317	0.002840173	0.205469084	0.000180721	0.256215224	0.000129662	0.261668013
rh_G_and_S_cingul-Mid-Ant	0.542227366	-0.0423917	0.467929747	0.050478927	8.98E-05	0.267560612	0.177363166	0.093663126	0.460575266	-0.051315724	0.025249041	0.154770437	1.52E-06	0.3254411	0.000277324	0.249001178	9.26E-05	0.267086249	6.80E-05	0.271938848
lh_G_and_S_cingul-Mid-Post	0.002408866	0.208838001	0.00456649	-0.195455213	0.21850172	0.085473745	0.618820951	-0.034611585	0.269142001	-0.076784859	0.663049432	-0.030313346	0.253627241	0.079316191	0.754237658	-0.021782647	0.836575112	0.014353778	0.811725914	0.016574918
rh_G_and_S_cingul-Mid-Post	0.121803241	0.107359758	0.115668548	-0.109150938	0.085972193	0.119061241	0.745145517	-0.022616734	0.410392326	-0.057238752	0.028665142	0.151385906	0.000132823	0.261276475	0.073377403	0.124114874	0.083082708	0.120165073	0.079199903	0.121698081
lh_G_cingul-Post-dorsal	0.003483556	0.201219754	0.002251934	-0.210201298	0.001258192	0.221649756	0.610605663	-0.035424124	0.064498179	-0.128119539	0.015229542	0.167685695	9.15E-05	0.26726839	0.277145707	0.075517833	0.271692493	0.076378357	0.238851876	0.081828424
rh_G_cingul-Post-dorsal	0.000502808	0.23861056	0.002379161	-0.209089736	0.143989123	0.101413587	0.47321646	-0.049881865	0.05545712	-0.132691903	0.620728261	0.034423615	0.024415142	0.155656067	0.648226911	0.031740271	0.357942377	0.063907068	0.318639843	0.069314401
lh_G_cingul-Post-ventral	0.058307329	0.13118805	0.043064252	-0.140089146	0.212055633	-0.08667861	0.664025968	0.030219787	0.057535427	-0.131589226	0.803988948	0.017269816	0.656369414	0.030954811	0.686183653	-0.028111067	0.275213596	-0.075821398	0.25940573	-0.078361281
rh_G_cingul-Post-ventral	0.016650654	0.165468505	0.058454542	-0.131112038	0.405552717	0.057831695	0.857808596	-0.012467352	0.73219049	-0.023810824	0.523081427	-0.044417654	0.88526509	0.010041277	0.815735454	-0.016215449	0.537097336	0.042930975	0.503380064	0.046542253
lh_G_cuneus	0.002560919	0.207592004	0.008453262	-0.181727281	0.449960561	0.052536679	0.132350453	-0.104437412	0.156451275	-0.098375496	0.413056045	-0.056914156	0.47537418	-0.049639228	0.099165636	-0.114368994	0.168029514	-0.095712162	0.170558539	-0.095148775
rh_G_cuneus	0.188962137	0.091224982	0.337783555	-0.066630448	0.647613965	0.03179956	0.284363701	-0.074396249	0.104132386	-0.112730867	0.457991173	-0.0516115	0.590631396	-0.037420181	0.363927489	-0.063117117	0.651354301	-0.03143812	0.676190613	-0.029058804
lh_G_front_inf-Opercular	0.003825879	0.199240979	0.000592549	-0.235662048	0.013923028	0.16988986	0.156990877	0.098248141	0.060011328	-0.130317712	0.564067828	-0.040123344	0.051102472	0.135118045	0.942953894	-0.004979584	0.093374392	0.116363297	0.072241815	0.124604244
rh_G_front_inf-Opercular	0.036149511	0.14503354	0.068990845	-0.12604068	0.087806128	0.118375997	0.989503189	0.000915523	0.827028356	-0.015205274	0.92295217	0.006730253	0.063596944	0.128550762	0.941288621	0.005125204	0.337464121	0.066674421	0.321584236	0.068894947
lh_G_front_inf-Orbital	0.004164406	0.197435408	0.001585583	-0.217170189	0.002417568	0.208764787	0.483479644	-0.048733071	0.071217277	-0.125051154	0.134870615	0.103765865	0.035923368	0.145208318	0.916538742	0.007292438	0.547023374	0.041889817	0.501583705	0.046738107
rh_G_front_inf-Orbital	0.004268958	0.196904483	0.003436249	-0.201506896	0.054598816	0.133157282	0.362987762	-0.06324061	0.022925618	-0.1573049	0.972686014	0.002382696	0.328042263	0.067983576	0.417478953	-0.056377895	0.463539606	-0.050977558	0.507199733	-0.046127014
lh_G_front_inf-Triangul	0.000768982	0.230906198	0.000135004	-0.261011293	0.008080575	0.182763688	0.985635446	-0.001252895	0.070556214	-0.125342299	0.563665957	0.040164695	0.127064746	0.105878506	0.488765362	-0.048146557	0.638842453	0.032650555	0.553355132	0.041230522
rh_G_front_inf-Triangul	3.92E-05	0.280401471	6.54E-06	-0.306150253	0.684891101	0.028233357	0.980652596	0.00168758	0.008995983	-0.180288334	0.314828877	-0.069861065	0.164492251	-0.096510857	0.004805394	-0.194351743	0.105908733	-0.112159964	0.127368743	-0.105794383
lh_G_front_middle	0.010618328	0.176403867	0.004265132	-0.196923703	1.94E-05	0.290798794	0.901777006	0.008588273	0.388650148	-0.059936315	0.051357703	0.134971203	0.000213973	0.253395089	0.396628876	0.058936154	0.07244536	0.124516071	0.058564131	0.131055555
rh_G_front_middle	0.000250229	0.250752452	0.000133949	-0.261139074	5.95E-05	0.274018617	0.41874252	-0.056225304	0.030338084	-0.149852847	0.861139054	0.012172326	0.070658296	0.125297196	0.466352776	-0.050657741	0.978105954	0.001909763	0.906039878	0.008213779
lh_G_front_sup	0.009656787	0.178636755	0.006186094	-0.188800329	3.23E-06	0.315651114	0.604756949	-0.036005528	0.083271559	-0.120091995	0.058769862	0.130949755	1.25E-05	0.297072944	0.175097746	0.094152967	0.075169087	0.123355125	0.061029265	0.129807454
rh_G_front_sup	2.88E-05	0.285011827	2.92E-05	-0.284793439	4.16E-06	0.312295004	0.625949006	-0.033910364	0.116668111	-0.108854123	0.255771049	0.078960188	0.000763054	0.231048807	0.758058457	0.02143307	0.465227866	0.050785499	0.422625998	0.055758002
lh_G_Ins_lg_and_S_cent_ins	0.06204037	0.129307501	0.083915228	-0.119843914	0.006892844	0.186376991	0.926930951	0.006381705	0.820148852	-0.015820268	0.199541409	0.089094987	0.009541296	0.17891804	0.407835745	0.057551462	0.458526089	0.051550197	0.461568197	0.051202318
rh_G_Ins_lg_and_S_cent_ins	0.04693233	0.137608232	0.052657628	-0.134232587	0.257638764	0.078651707	0.428333103	-0.055075767	0.130411846	0.104960715	0.575659488	0.038936583	0.342631427	0.065966327	0.691811649	-0.027579592	0.942734123	-0.004998801	0.911490487	-0.007735286
lh_G_insular_short	0.006137791	0.188974843	0.015008456	-0.168046744	0.001848435	0.214149854	0.746183026	0.022521395	0.203340768	-0.088350076	0.929619203	0.0061463	0.172668401	0.094683499	0.684890855	-0.02823338	0.477617399	-0.049387613	0.493598781	-0.047613196
rh_G_insular_short	0.978827372	0.00184682	0.985963603	0.00122427	0.082685067	0.120319384	0.525339427	0.044176797	0.243521747	0.081022993	0.063567576	0.128564897	0.000851942	0.229010189	0.015953398	0.166534793	0.059079556	0.130791065	0.062719402	0.12897549
lh_G_occipital_middle	0.061598757	0.129525032	0.043629433	-0.139715291	0.001173884	0.222976245	0.661031408	0.03050686	0.047767009	-0.13709544	0.366868504	0.062731901	0.001277982	0.221350215	0.229470507	0.08348047	0.039508736	0.142540404	0.029432591	0.150673396
rh_G_occipital_middle	0.154659432	0.098800786	0.113421228	-0.109825653	0.000134886	0.261025549	0.938793678	-0.005343417	0.09708383	-0.11507498	0.038422625	0.14332623	8.33E-05	0.268755928	0.102783965	0.113169387	0.166746718	0.096000347	0.140900773	0.102197199
lh_G_occipital_sup	0.00829758	0.182155182	0.017198574	-0.164657571	0.001030775	0.225442341	0.157002025	-0.098245514	0.039309041	-0.14268351	0.836578062	-0.014353515	0.260400359	0.078198398	0.986137683	-0.001209085	0.742158344	0.022891469	0.707859259	0.026072765
rh_G_occipital_sup	0.102322961	0.113320352	0.141658162	-0.102003823	0.031624527	0.148722284	0.420775205	-0.055980396	0.039115653	-0.142822681	0.651521403	-0.031421992	0.383743473	0.060557552	0.921489066	-0.006858465	0.626510562	0.033855267	0.574260268	0.039079233
lh_G_oc-temp_lat-fusifor	1.35E-05	0.296057809	4.12E-05	-0.279650151	0.151937325	0.099454042	0.630520965	-0.033462398	0.044024363	-0.139456455	0.309624968	-0.070614562	0.978318662	-0.001891204	0.078206323	-0.122100087	0.36936464	-0.062406453	0.402187925	-0.058246421
rh_G_oc-temp_lat-fusifor	2.07E-06	0.321514204	4.95E-06	-0.309945668	0.037575307	0.143952407	0.529211578	-0.043764981	0.015399477	-0.167411278	0.908444735	0.008002618	0.217090887	0.085735256	0.417492113	-0.056376304	0.832282741	-0.014736352	0.895910072	-0.009104089
lh_G_oc-temp_med-Lingual	2.61E-07	0.347150496	8.46E-07	-0.332864142	0.727503915	-0.024244498	0.136348809	-0.103376441	0.003803323	-0.199366338	0.00725029	-0.185234723	9.70E-05	-0.266343797	6.04E-06	-0.30724805	6.65E-05	-0.272289916	7.30E-05	-0.270837158
rh_G_oc-temp_med-Lingual	4.84E-07	0.339741461	5.46E-07	-0.338276998	0.000353733	0.24480518	0.052885338	-0.134104764	0.002189181	-0.210770754	0.082578607	-0.120360799	0.377860263	-0.061308829	0.004624814	-0.195181113	0.015680515	-0.166963204	0.016930488	-0.165051487
lh_G_oc-temp_med-Parahip	0.972700459	-0.002381435	0.836991089	0.014316726	4.94E-06	0.309984542	0.902945589	-0.008485588	0.730065732	-0.024007325	0.278955659	0.075234756	1.19E-05	0.297760111	0.003316823	0.202248003	0.000210393	0.253678257	0.000144854	0.259861609
rh_G_oc-temp_med-Parahip	0.440704993	0.053614586	0.353732478	-0.064467668	0.034385541	0.146422212	0.371516	-0.062127044	0.135106734	-0.103703442	0.126064112	0.106156506	5.43E-05	0.275437306	0.022836968	0.157405914	0.156119707	0.098453915	0.141258161	0.102105852
lh_G_orbital	2.81E-05	0.285361867	2.50E-05	-0.287130184	0.002723725	0.206330251	0.325240517	-0.068377528	0.088106152	-0.118264988	0.737012859	-0.023365542	0.148589535	0.100269696	0.191575521	-0.090690881	0.637440354	-0.032787032	0.692964054	-0.027470964
rh_G_orbital	4.96E-07	0.339433356	4.61E-07	-0.340317815	0.776113393	0.01978825	0.188164167	-0.09138914	0.252307366	-0.079536406	0.525488261	-0.044160939	0.294204634	-0.072897476	0.004051514	-0.198022336	0.035236927	-0.145744613	0.03719041	-0.144240796
lh_G_pariet_inf-Angular	0.095936935	0.115469064	0.05802596	-0.131333774	8.21E-08	0.360545876	0.782174626	-0.019238564	0.143304013	-0.101586307	0.013263618	0.171072029	3.68E-08	0.369480412	0.016199312	0.166154165	0.003214267	0.202903933	0.002351024	0.209330828
rh_G_pariet_inf-Angular	0.487855669	0.048247255	0.262331711	-0.077883331	8.40E-05	0.268619737	0.776937959	0.0197134	0.031470556	-0.148855511	0.125843934	0.106217905	9.45E-06	0.301049804	0.061658509	0.129495524	0.043858003	0.139565249	0.034383596	0.146423776
lh_G_pariet_inf-Supramar	0.005824873	0.190136095	0.008525639	-0.181530726	0.000557084	0.236774422	0.722210686	-0.024735436	0.109965678	-0.110883813	0.366668614	0.062758023	0.000178005	0.256466569	0.212600221	0.086575813	0.091887951	0.116891002	0.075204163	0.123340398
rh_G_pariet_inf-Supramar	0.001437873	0.219074946	0.000179897	-0.256291109	0.331680512	0.067475223	0.81874508	-0.015945908	0.097431834	-0.114956134	0.404394708	-0.057974193	0.227309289	-0.083867781	0.018232174	-0.163187204	0.219126754	-0.085358275	0.253238235	-0.079381013
lh_G_parietal_sup	0.079563528	0.121551974	0.069605505	-0.125764928	7.17E-06	0.304892782	0.675237087	-0.029149514	0.306706255	-0.071040813	0.091207423	0.117134873	5.62E-06	0.308227552	0.052400223	0.134377632	0.007661003	0.183982597	0.005652188	0.190801059
rh_G_parietal_sup	0.031396076	0.148920157	0.037973116	-0.143656953	0.000414914	0.242014745	0.270232754	0.076610693	0.412815461	-0.056943422	0.114186686	0.109594675	9.19E-05	0.26719907	0.13152363	0.104659876	0.135269332	0.103660503	0.113892293	0.109683365
lh_G_postcentral	0.00474466	0.194627512	0.003940797	-0.198612447	0.000585278	0.235885017	0.709268491	-0.02594103	0.54352874	-0.0422553	0.595273784	0.036953583	0.061529371	0.129559326	0.911659021	-0.007720497	0.337706132	0.066641103	0.288642455	0.0737404
rh_G_postcentral	0.067845754	0.126559787	0.044818503	-0.138941816	0.088571766	0.118093307	0.178184299	-0.093486719	0.061412324	-0.12961725	0.750921763	-0.022086472	0.391338181	0.059597991	0.433077888	-0.054512558	0.780631793	-0.019378367	0.812120778	-0.016539498
lh_G_precentral	0.014411798	0.169044879	0.00864903	-0.18119902	0.000187554	0.255598251	0.557447001	-0.040806409	0.621367457	-0.034360676	0.618346681	-0.034658365	0.005698968	0.190619147	0.57313989	0.039193574	0.142191393	0.101868151	0.119343521	0.108069312
rh_G_precentral	0.002946516	0.204710167	0.004280547	-0.196846354	0.047118666	0.137493098	0.402365375	-0.058224498	0.152921339	-0.099216884	0.772996252	-0.020071416	0.244617627	0.080835548	0.467897986	-0.050482525	0.713396449	-0.025555678	0.751452947	-0.022037773
lh_G_precuneus	1.24E-05	0.297257844	5.55E-05	-0.275103916	0.000829226	0.229511817	0.338884225	-0.066479135	0.063558529	-0.128569253	0.189383559	0.091138491	0.036247131	0.144958378	0.820515375	-0.015787473	0.766278861	0.020682764	0.733785279	0.02366346
rh_G_precuneus	0.001550523	0.217607126	0.004323803	-0.19663064	0.013809272	0.170090245	0.270137257	-0.076625923	0.20020188	-0.08896476	0.395463966	0.059081421	0.027571783	0.152429702	0.83318336	0.014656045	0.263468678	0.077698597	0.235005069	0.082500223
lh_G_rectus	0.001995362	0.212628539	0.001280563	-0.221311459	0.30166841	0.071782869	0.500794072	-0.046824315	0.164266359	-0.096562297	0.67414702	0.029253273	0.230886395	0.083228124	0.528184362	-0.04387408	0.787860606	-0.018723991	0.823134258	-0.01555324
rh_G_rectus	0.00010366	0.265278172	0.000120674	-0.262832457	0.140148287	0.102390111	0.463431559	-0.050989862	0.014477616	-0.168933017	0.673929622	0.029273974	0.455871707	-0.051854789	0.012187906	-0.173116156	0.002048601	-0.212102411	0.002149277	-0.21114065
lh_G_subcallosal	0.117825993	-0.108512765	0.046422708	0.137925079	0.913982539	-0.007516638	0.201328579	0.088743322	0.494624563	0.04750036	3.10E-05	0.283934	8.86E-05	0.267786833	0.004385372	0.196326922	0.067647299	0.126650479	0.062665013	0.129001974
rh_G_subcallosal	0.110413988	0.110745073	0.176014075	-0.093954272	0.448862536	0.052663896	0.223837551	-0.084495446	0.171335268	-0.094976992	0.039176615	0.142778748	0.88121367	0.010398432	0.485136674	-0.048548835	0.701288214	-0.026688261	0.720545417	-0.024890139
lh_G_temp_sup-G_T_transv	0.002845238	0.205432355	0.002799143	-0.205768798	0.244110264	0.080922257	0.078049325	-0.122163986	0.004875327	-0.194038058	0.076805362	-0.122673994	0.244885403	-0.080789835	0.029506828	-0.150605318	0.028076224	-0.151943809	0.033137889	-0.147441368
rh_G_temp_sup-G_T_transv	0.001719045	0.215583855	0.000961645	-0.226748523	0.546977174	0.041894642	0.032641629	-0.147855822	0.106794164	-0.111878205	0.20257022	-0.088500332	0.013163839	-0.171255381	0.000461545	-0.240133655	0.006247268	-0.188581049	0.00703321	-0.185922275
lh_G_temp_sup-Lateral	0.002874125	0.205224029	0.002093065	-0.211672457	0.000204604	0.25414579	0.707954387	-0.026063869	0.016927763	-0.165055518	0.454671494	0.051992839	0.001648561	0.216407025	0.52695667	0.044004612	0.275739189	0.075738677	0.229066753	0.08355263
rh_G_temp_sup-Lateral	0.002411449	0.208816243	0.00402061	-0.198185574	0.001681902	0.216013719	0.984691179	-0.001335265	0.626435651	-0.033862616	0.778078181	-0.019609933	0.001888639	0.213722918	0.532093123	0.043459507	0.768947525	0.020439702	0.757942394	0.021443681
lh_G_temp_sup-Plan_polar	0.002917613	0.204913941	0.00525505	-0.192402204	0.58022581	0.038472174	0.446540127	-0.05293355	0.256728346	-0.078801883	0.913004344	-0.007602454	0.881285061	0.010392136	0.184594988	-0.092129702	0.104416365	-0.112639085	0.106140988	-0.112085877
rh_G_temp_sup-Plan_polar	0.003180977	0.203120927	0.005145397	-0.1928634	2.65E-07	0.346982911	0.254030189	-0.079249119	0.035929838	-0.145203305	0.585315853	-0.037956499	0.072872578	0.124331658	0.845029763	-0.013601471	0.663601131	-0.030260483	0.696312477	-0.027155709
lh_G_temp_sup-Plan_tempo	0.071303866	0.125013182	0.064828433	-0.127962755	0.004034692	0.198111051	0.439322979	-0.053776634	0.154129995	-0.098927158	0.147911362	0.100436618	0.005020274	0.193400559	0.289668828	0.073584047	0.133261823	0.104193435	0.114401434	0.109530092
rh_G_temp_sup-Plan_tempo	0.000232387	0.252004861	0.000506188	-0.238490982	0.61603477	0.034886624	0.161961696	-0.097090156	0.108248552	-0.111419359	0.196864469	-0.089626031	0.368408549	-0.062530948	0.033902742	-0.146812809	0.096803486	-0.115170966	0.102278177	-0.113335046
lh_G_temporal_inf	0.000678926	0.23319094	0.003064446	-0.203897042	0.028084339	0.151936053	0.333429433	-0.06723213	0.159746242	-0.097602916	0.918525821	-0.007118207	0.040509235	0.141832467	0.829560326	-0.014979227	0.784350318	0.019041545	0.75984629	0.021269681
rh_G_temporal_inf	0.015714912	0.166908846	0.018873098	-0.162311457	9.50E-05	0.266672693	0.952502329	-0.004145019	0.40582206	-0.057798585	0.133249389	0.104196755	0.003526159	0.200964158	0.488519387	0.048173776	0.979486889	-0.00178928	0.981609501	0.001604098
lh_G_temporal_middle	0.016318221	0.165971923	0.016934361	-0.165045757	0.039330784	0.142667899	0.586000124	0.037887333	0.168892061	-0.095519308	0.433641967	0.054445838	0.082609363	0.12034883	0.885170324	0.010049628	0.54941261	0.041640601	0.50166281	0.046729474
rh_G_temporal_middle	0.487021386	-0.048339694	0.283349081	0.074552741	0.393690316	0.059303093	0.10274248	0.113182951	0.819598213	0.015869545	0.000196457	0.254825161	1.99E-05	0.290423675	0.002180102	0.210854371	0.008147943	0.182573243	0.007768701	0.183664161
lh_Lat_Fis-ant-Horizont	0.561255589	0.040413007	0.509436606	-0.0458846	0.492993771	-0.047679805	0.990277151	0.000848015	0.616079898	-0.034882165	0.892238255	0.009427163	0.579872885	0.038508006	0.615385991	0.034950746	0.294788902	0.072809551	0.276194227	0.075667146
rh_Lat_Fis-ant-Horizont	0.171435122	0.09495495	0.096523302	-0.115267118	0.75763983	0.021471345	0.602416255	-0.03623891	0.111761532	-0.110330687	0.398040018	-0.058760524	0.101951704	-0.113442319	0.055626065	-0.132601003	0.046130009	-0.138108375	0.048399721	-0.136711687
lh_Lat_Fis-ant-Vertical	0.026573978	0.153413679	0.037747522	-0.14382418	0.372962662	-0.061939719	0.31694828	0.069556519	0.463588826	-0.050971953	0.409205612	0.057383762	0.722704743	-0.024689562	0.25783721	-0.078619022	0.697556357	-0.027038739	0.716412175	-0.025274647
rh_Lat_Fis-ant-Vertical	0.019805787	0.161082084	0.052946512	-0.134070501	0.558608178	0.04068633	0.894904871	0.009192514	0.350304555	-0.064927238	0.603640796	-0.036116765	0.86238444	0.012062061	0.495011038	-0.047457881	0.435121264	0.054271101	0.419166736	0.056174135
lh_Lat_Fis-post	0.002677721	0.20667969	0.001443766	-0.218995596	0.039816637	0.142320946	0.433341066	-0.054481423	0.106861255	-0.111856931	0.138200153	0.102893248	0.163181464	0.096810086	0.86668922	-0.011681148	0.523743662	0.044346959	0.462632697	0.051080889
rh_Lat_Fis-post	0.01411688	0.169551668	0.046153615	-0.138093556	0.134835308	0.103775207	0.760124084	-0.021244304	0.003811224	-0.19932235	0.222815307	0.084681575	0.00344003	0.201483818	0.404464469	0.057965602	0.779943139	0.019440794	0.733721563	0.023669346
lh_Pole_occipital	0.056628865	0.132066101	0.103123906	-0.113058409	0.00144648	0.218959152	0.600362221	-0.036444044	0.024241715	-0.155843515	0.478466356	0.049292555	0.024472257	0.155594586	0.416769628	0.056463673	0.295375959	0.072721324	0.2494643	0.080013483
rh_Pole_occipital	9.67E-06	0.300726045	6.17E-05	-0.273464315	0.398806219	0.058665319	0.071224759	-0.125047872	0.022697046	-0.157566041	0.63107917	-0.033407799	0.064313189	-0.128207648	0.005851167	-0.190036394	0.011640857	-0.174217308	0.010985845	-0.175597406
lh_Pole_temporal	0.040767746	0.141651944	0.05007093	-0.135717809	0.016408954	0.165833642	0.490167488	-0.047991546	0.06970369	-0.125721064	0.221915252	0.084845959	0.058841967	0.130912746	0.998137415	0.000162449	0.986768942	-0.001154021	0.956901129	0.003760755
rh_Pole_temporal	0.020716162	0.159929603	0.021206119	-0.159327381	0.00019177	0.255227965	0.981621417	-0.001603059	0.020382248	-0.160347129	0.833419633	-0.01463498	0.000113326	0.263846355	0.203990016	0.088223792	0.404554551	0.05795451	0.357423259	0.063975971
lh_S_calcarine	0.00660392	0.18733957	0.01005172	-0.177696856	0.000118244	0.263161233	0.510902731	-0.045726013	0.039346813	-0.142656395	0.85530158	-0.012689581	0.054632492	0.133138909	0.726627764	0.024325676	0.88282828	-0.010256063	0.923979493	-0.006640242
rh_S_calcarine	0.00113143	0.223677647	0.005484977	-0.191462516	1.15E-05	0.298326856	0.665951774	-0.030035441	0.016320866	-0.165967882	0.267347633	0.077072423	0.006794118	0.186701791	0.494663876	0.047496038	0.760460264	0.021213596	0.712835559	0.025607992
lh_S_central	0.07967016	0.121509231	0.037375273	-0.144101972	0.000114084	0.26373899	0.499408257	-0.046975786	0.150976603	-0.099686709	0.073537748	0.124046271	3.95E-05	0.280287716	0.068912178	0.126076117	0.031412287	0.148906076	0.023699102	0.156437542
rh_S_central	0.034471559	0.146353111	0.026149863	-0.153841537	0.028865469	0.151198362	0.565548895	0.039971071	0.281187637	-0.074887376	0.044959216	0.138851425	0.000678591	0.233199938	0.140610704	0.102271469	0.046753563	0.137719048	0.039851101	0.14229647
lh_S_cingul-Marginalis	0.061071271	0.129786548	0.052077577	-0.134560279	0.124815555	0.106505788	0.674376565	-0.029231418	0.380199024	-0.061009324	0.394967694	0.059143385	0.022423829	0.157881181	0.499692535	0.046944696	0.305951322	0.071151498	0.276363948	0.075640487
rh_S_cingul-Marginalis	0.04496894	0.138845187	0.043129077	-0.140046057	0.346544137	0.065434653	0.715501713	-0.025359448	0.266506406	-0.077207691	0.490541585	0.047950228	0.971733408	0.002465829	0.331566471	-0.067491103	0.737774786	-0.023295275	0.772370859	-0.020128267
lh_S_circular_insula_ant	0.001283281	0.221270724	0.000755293	-0.231237043	0.339241356	0.066430106	0.663835568	-0.030238025	0.347520876	-0.065302523	0.229760233	-0.083428744	0.888584783	0.009748824	0.184149565	-0.092222858	0.581451224	-0.038347835	0.618090924	-0.034683598
rh_S_circular_insula_ant	0.000720579	0.232101487	0.001179176	-0.222890454	0.700397764	-0.026771826	0.424766989	-0.055501443	0.164075271	-0.096605852	0.644692078	-0.032082505	0.467934889	-0.050478344	0.033408408	-0.14721766	0.133991806	-0.103998938	0.143282483	-0.101591746
lh_S_circular_insula_inf	0.001159072	0.223218277	0.000324645	-0.246293004	0.880003229	0.010505191	0.650256606	0.031544106	0.104431758	-0.112634116	0.66601476	-0.030029415	0.901374046	-0.008623685	0.188520023	-0.091315871	0.44392708	-0.053237899	0.484809557	-0.048585178
rh_S_circular_insula_inf	0.060527246	0.130058217	0.046218822	-0.138052655	0.008767144	0.180885414	0.084935066	0.119453964	0.325209068	0.068381962	0.03793662	0.14368395	0.000503667	0.23858011	0.129093326	0.105320066	0.010109783	0.177561437	0.00939521	0.179278188
lh_S_circular_insula_sup	0.030779819	0.149460109	0.013814476	-0.170081046	0.326207077	0.068241374	0.833543271	-0.014623957	0.078735046	-0.121885653	0.986625452	0.001166537	0.251826397	0.079616852	0.590377827	-0.037445714	0.85372132	-0.012829726	0.904011976	-0.0083919
rh_S_circular_insula_sup	0.321566317	0.068897492	0.405014752	-0.057897864	0.088564947	0.118095816	0.341798902	0.066079949	0.967447114	-0.002839935	0.36555437	0.06290379	0.018595333	0.162687767	0.15426712	0.098894396	0.076624963	0.122748509	0.070711213	0.125273836
lh_S_collat_transv_ant	0.072003157	0.124707886	0.052665798	-0.134227993	0.884469266	-0.010111412	0.224484036	-0.084378045	0.05285094	-0.134124043	0.805771194	-0.017109594	0.343762834	-0.065812193	0.199389734	-0.089124937	0.079073643	-0.12174894	0.085625903	-0.119191944
rh_S_collat_transv_ant	0.096832987	0.115160855	0.02287004	-0.15736819	0.149141841	0.10013418	0.615536019	0.034935915	0.022909431	-0.157323319	0.785677453	-0.018921442	0.922944703	0.006730908	0.228562365	-0.083642902	0.22208839	-0.084814301	0.251810127	-0.079619575
lh_S_collat_transv_post	0.419804077	0.056097316	0.360262608	-0.063599861	0.079302096	0.121656964	0.445368394	0.0530699	0.633848321	0.033137245	0.050028477	0.135742712	0.070430849	0.125397762	0.303847143	0.071460955	0.046169655	0.138083491	0.043345794	0.139902401
rh_S_collat_transv_post	0.016625196	0.165506746	0.01470603	-0.168548237	0.593651546	0.037116442	0.530172014	-0.043663072	0.113207729	-0.109890294	0.453678153	0.052107249	0.009035985	0.180185348	0.372635073	0.061982098	0.468530666	0.050410875	0.445461396	0.05305907
lh_S_front_inf	0.053671535	0.133666918	0.003037045	-0.204083408	0.93920285	0.005307626	0.942563707	0.005013702	0.175607889	-0.094042254	0.700733065	-0.026740355	0.848866389	-0.013260608	0.232693604	-0.082907616	0.760318731	0.021226524	0.690770652	0.027677776
rh_S_front_inf	0.117896888	0.108491949	0.077257954	-0.122487669	0.721093599	-0.0248392	0.17934627	-0.093238111	0.353349132	-0.064518923	0.713161626	-0.025577578	0.053925716	-0.133526498	0.044629068	-0.139063881	0.541229423	-0.042496406	0.564183401	-0.040111455
lh_S_front_middle	0.035207572	0.145767744	0.034577731	-0.146268019	0.073420909	0.124096248	0.319635146	-0.069172331	0.161549317	-0.0971852	0.310625054	0.070469115	0.405375373	0.057853502	0.538637247	-0.04276883	0.901916608	-0.008576005	0.940147187	-0.00522503
rh_S_front_middle	0.152428986	0.099335402	0.098768079	-0.1145029	0.372495912	0.062000108	0.328872041	-0.067867317	0.363984804	-0.063109592	0.49181988	-0.04780917	0.254574959	-0.079158557	0.061457138	-0.129595062	0.334075811	-0.067142493	0.357725241	-0.063935881
lh_S_front_sup	0.046530833	0.137857612	0.027712403	-0.152293492	3.47E-06	0.314699218	0.381318557	-0.060866353	0.119333063	-0.108072354	0.182023721	0.092669754	0.000213575	0.253426355	0.183304268	0.0924001	0.072145488	0.124646042	0.060775027	0.129934235
rh_S_front_sup	0.592237455	0.03725857	0.357494179	-0.063966554	0.008253375	0.182277981	0.42650617	-0.055293585	0.161545411	-0.097186101	0.028454462	0.151584354	0.001522546	0.217962327	0.17161836	0.094914527	0.2002902	0.088947369	0.178021372	0.093521673
lh_S_interm_prim-Jensen	0.327863032	0.068008712	0.452522103	-0.052240575	0.285116293	0.074280414	0.914964469	-0.007430505	0.535041864	0.043147769	0.324575354	0.068471377	0.249543186	0.080000195	0.778376986	0.019582826	0.701279629	0.026689066	0.707790703	0.026079176
rh_S_interm_prim-Jensen	0.442851384	0.053363483	0.57327819	-0.039179454	0.103261597	-0.11301354	0.402169658	0.058248678	0.335157898	-0.066992681	0.89131566	0.009508372	0.446289539	0.052962693	0.814818904	0.016297583	0.664101044	0.030212597	0.659627422	0.03064163
lh_S_intrapariet_and_P_trans	0.145721755	0.100979553	0.095804536	-0.115514798	0.10094906	0.113773475	0.476047048	-0.049563687	0.185665444	-0.091906501	0.196278716	0.089742931	0.010196988	0.177359336	0.434682454	0.054322899	0.223091088	0.084631301	0.191114434	0.090784725
rh_S_intrapariet_and_P_trans	0.135220661	0.103673352	0.149260263	-0.100105173	0.239066702	0.081791132	0.133826838	-0.104042821	0.217969906	-0.08557218	0.657770955	0.03082001	0.363988529	0.063109103	0.629861823	-0.033526896	0.538969971	0.042733826	0.504190082	0.046454058
lh_S_oc_middle_and_Lunatus	0.094304078	0.116036639	0.142962982	-0.101672518	0.937565982	-0.005450813	0.550031431	-0.04157614	0.177642557	-0.093603035	0.029590666	0.150528612	0.762033661	0.021069935	0.707561479	-0.026100613	0.775702245	0.019825581	0.742780702	0.022834201
rh_S_oc_middle_and_Lunatus	0.060153312	0.130246115	0.026718878	-0.153268842	0.282240786	0.074724112	0.544846302	0.042117369	0.04718092	-0.137454718	0.570098345	0.03950451	0.181274347	0.092828203	0.888206289	-0.009782159	0.768887265	0.020445188	0.700698642	0.026743586
lh_S_oc_sup_and_transversal	2.78E-05	0.285515628	2.39E-05	-0.287792498	0.516808579	0.045089567	0.259294232	-0.078379568	0.019453125	-0.161540902	0.456784218	-0.051749967	0.349267983	-0.065066764	0.010303292	-0.177115027	0.21293747	-0.086512248	0.244054599	-0.080931778
rh_S_oc_sup_and_transversal	0.004344797	0.196526643	0.002249374	-0.210224241	0.00026336	0.249882776	0.324489677	-0.068483475	0.02425926	-0.155824499	0.305906801	0.071158031	0.027661886	0.152342357	0.961824872	0.003330768	0.47948338	0.0491788	0.417822158	0.056336422
lh_S_occipital_ant	0.227581724	0.083818815	0.27847844	-0.075309272	0.876414852	-0.010821827	0.711490821	-0.025733474	0.097451651	-0.114949376	0.581096564	-0.038383809	0.375583767	0.061601451	0.810164179	0.016715052	0.202148422	0.088582757	0.18547431	0.091946285
rh_S_occipital_ant	0.805402222	0.017142757	0.86770595	0.011591233	0.027750444	0.152256746	0.410864882	0.057181076	0.335556004	-0.066937643	0.077633369	0.122333786	0.000419054	0.241840014	0.020996777	0.159583202	0.006570473	0.187453419	0.005304797	0.192195812
lh_S_oc-temp_lat	0.003299375	0.202358293	0.001916194	-0.213435056	0.472279214	0.049987446	0.245775626	-0.080638112	0.948804155	-0.004468175	0.64120797	0.032420584	0.705594372	0.026284681	0.306472924	-0.071075004	0.924031318	-0.006635702	0.928455397	-0.006248203
rh_S_oc-temp_lat	0.962640685	0.003259536	0.584535849	0.038035386	0.778076731	0.019610065	0.728744575	0.024129603	0.265613175	-0.077351641	0.570855202	0.039427064	0.019632564	0.161306556	0.089643947	0.117700703	0.087756144	0.11839452	0.075865695	0.123063695
lh_S_oc-temp_med_and_Lingual	0.003276476	0.202503838	0.020850961	-0.159762699	0.351034186	0.064829183	0.487920928	-0.048240028	0.117816623	-0.108515517	0.257112605	0.078738454	0.670090127	0.029640005	0.615334688	-0.034955818	0.834786126	-0.014513175	0.824894497	-0.015395902
rh_S_oc-temp_med_and_Lingual	0.040375957	0.141925917	0.018422002	-0.162925075	0.263566029	0.077682805	0.62009907	-0.034485595	0.162301708	-0.097011928	0.094713164	0.115893713	0.10571329	0.112222406	0.753577953	0.021843061	0.558797747	0.040666738	0.500184814	0.046890881
lh_S_orbital_lateral	0.024223541	0.155863225	0.022659922	-0.157608669	0.078992071	0.121781832	0.491050178	-0.047894082	0.220739387	-0.085061432	0.397596484	0.058815686	0.211884893	0.086710878	0.860186988	-0.012256642	0.817052078	0.016097503	0.799915699	0.017636341
rh_S_orbital_lateral	0.648507275	-0.03171316	0.907280507	-0.008104835	0.436698498	-0.05408517	0.878490913	-0.01063861	0.841295532	-0.013933549	0.143914843	0.101432283	0.511873211	-0.045621169	0.60294149	-0.036186505	0.629417945	-0.033570346	0.65730924	-0.030864405
lh_S_orbital_med-olfact	0.16254191	0.096956737	0.127094311	-0.105870317	0.971435817	0.0024918	0.322890003	0.068709726	0.86225004	0.012073959	0.956171508	0.003824484	0.873923086	0.011041829	0.840109386	-0.014039096	0.763631505	0.020924133	0.778499778	0.019571687
rh_S_orbital_med-olfact	0.440839245	-0.05359886	0.506056634	0.046251109	0.589547535	0.037529358	0.179217789	0.093265542	0.610201351	0.035464236	0.049590155	0.136000862	0.327284509	0.068089908	0.375608367	0.061598283	0.580768438	0.0384171	0.602416801	0.036238855
lh_S_orbital-H_Shaped	4.98E-06	0.30986445	2.57E-05	-0.286687746	0.471638707	-0.050059666	0.823927782	-0.015482301	0.002692834	-0.206564297	0.52495278	-0.044218002	0.10655152	-0.111955235	0.003450695	-0.201418835	0.04759811	-0.137198597	0.057710041	-0.131498088
rh_S_orbital-H_Shaped	0.000721235	0.23208482	0.000223479	-0.25266401	0.433857236	0.054420389	0.169300795	-0.095428177	0.046617708	-0.137803499	0.727487158	-0.02424605	0.149112806	-0.100141295	0.009841483	-0.178193047	0.020049018	-0.160769748	0.024552283	-0.15550865
lh_S_parieto_occipital	0.000878299	0.228443333	0.002239314	-0.210314649	0.000422564	0.241693111	0.471093576	-0.050121174	0.053208795	-0.133923976	0.312455323	0.070203724	0.007828537	0.183488936	0.780837774	0.019359698	0.5875016	0.037735695	0.552092188	0.041361731
rh_S_parieto_occipital	0.146934097	0.100678181	0.203037341	-0.088409194	0.166320018	0.096096574	0.772751452	-0.020093668	0.64278453	-0.03226751	0.937578861	-0.005449686	0.143920048	0.101430973	0.631622835	0.033354642	0.082742266	0.120297151	0.066623858	0.127121662
lh_S_pericallosal	0.723456153	-0.024619812	0.76522515	0.020778805	0.204928311	-0.088041799	0.17852501	-0.093413699	0.859831284	-0.012288148	0.018470402	0.162858616	0.03370896	-0.146970911	0.132314805	-0.104446982	0.245138592	-0.080746644	0.235571836	-0.082400761
rh_S_pericallosal	0.017348492	-0.164439612	0.023147283	0.157053786	0.703349304	0.026494982	0.324414668	0.068494067	0.759168278	-0.02133163	0.01813914	0.16331654	0.940248501	-0.005216169	0.443807862	0.053251809	0.363454149	0.063179296	0.350100655	0.064954663
lh_S_postcentral	0.110206427	0.110809253	0.057345925	-0.131688393	0.006816106	0.186629089	0.867286848	-0.011628294	0.528897924	-0.043798283	0.994337203	-0.000493894	0.083516401	0.119997447	0.5807271	0.038421295	0.088208452	0.118227206	0.069085721	0.125997986
rh_S_postcentral	0.107291656	0.111720701	0.051621636	-0.13481999	0.124421725	0.106616522	0.953648369	0.004044893	0.719959605	-0.02494459	0.635945584	0.032932667	0.93951108	-0.005280666	0.327731689	-0.068027138	0.894384193	0.009238323	0.838968019	0.014140689
lh_S_precentral-inf-part	0.000910874	0.227763997	0.001107889	-0.224077071	0.905465212	-0.00826425	0.128600815	-0.105455021	0.074020106	-0.123840627	0.226955257	-0.083931475	0.144348121	-0.101323331	0.030606715	-0.149613436	0.391066201	-0.05963216	0.423715632	-0.055627335
rh_S_precentral-inf-part	0.000155203	0.258729848	0.000230492	-0.252143111	0.736358859	0.023425874	0.075694284	-0.123135204	0.033584952	-0.147072492	0.154764784	-0.098775679	0.053318691	-0.13386276	0.002366512	-0.209197789	0.063209985	-0.128737452	0.071698823	-0.124840454
lh_S_precentral-sup-part	0.005329628	0.192093442	0.005807699	-0.19020143	0.00577923	0.190310119	0.7671473	-0.02060364	0.076566479	-0.122772696	0.588807158	-0.037603989	0.001680206	0.216033547	0.379453539	0.06110467	0.203734035	0.088273547	0.184859969	0.092074363
rh_S_precentral-sup-part	0.068127246	0.126431519	0.088907566	-0.117969939	0.135583929	0.103577539	0.810279429	-0.016704708	0.213003105	-0.086499885	0.953266833	0.004078225	0.040814303	0.141619535	0.567921405	0.039727541	0.198877377	0.089226231	0.181408095	0.092799888
lh_S_suborbital	0.969335241	0.002675131	0.816232419	0.016170925	0.074411318	0.123674638	0.278445906	0.075314355	0.707110805	0.026142768	0.99328513	0.000585655	0.433738394	0.054434438	0.521477412	0.044589073	0.098099042	0.114729215	0.087403795	0.118525338
rh_S_suborbital	0.751790541	0.022006828	0.740452256	-0.023048539	0.047768351	0.137094622	0.996022355	-0.000346918	0.435320589	0.054247583	0.027584882	0.152416989	0.003148802	0.203332612	0.075569777	0.123187227	0.309967805	0.070564667	0.314065234	0.069971124
lh_S_subparietal	0.0742666	0.123735958	0.042788634	-0.140272957	0.003705428	0.199918318	0.915502054	-0.007383355	0.051097196	-0.135121087	0.369685935	0.062364661	0.016642132	0.1654813	0.639528203	0.032583852	0.603771953	0.036103689	0.554763193	0.041084409
rh_S_subparietal	0.061068292	0.12978803	0.0738435	-0.123915793	0.366730884	0.062749884	0.314830484	-0.069860834	0.032960442	-0.147588954	0.561887686	-0.04034784	0.103412076	0.112964558	0.75284701	0.021910017	0.70621368	0.026226711	0.650531916	0.031517517
lh_S_temporal_inf	0.013266753	0.171066287	0.025143772	-0.154880837	0.757879228	0.021449456	0.972146673	0.002429763	0.026037899	-0.153955481	0.71423648	0.025477356	0.433295486	0.054486815	0.56027353	-0.040514324	0.705395533	-0.026303297	0.759794066	-0.021274452
rh_S_temporal_inf	0.982593995	0.001518213	0.627889123	0.0337201	0.009525126	0.178957662	0.273384354	0.076110136	0.060356975	-0.130143658	0.258572819	0.078498012	0.017908164	0.163640153	0.092766831	0.116578174	0.213540628	0.086398744	0.183037551	0.09245615
lh_S_temporal_sup	0.000231193	0.252091829	0.000458006	-0.240270084	0.417245223	0.05640615	0.098528863	-0.11458368	0.42416916	-0.055573006	0.964480944	-0.003098869	0.745501155	0.022584049	0.233869151	-0.082700073	0.754961794	-0.021716352	0.769115198	-0.020424439
rh_S_temporal_sup	0.120001823	0.107878307	0.096155011	-0.115393844	0.137338146	0.103117607	0.664314372	-0.030192167	0.102613148	-0.113225262	0.404939241	0.057907156	0.67359637	0.029305712	0.763051252	-0.02097707	0.906139034	0.008205071	0.841833615	0.013885679
lh_S_temporal_transverse	0.230238836	0.083343399	0.367427181	-0.062658942	0.506166488	0.046239177	0.438936014	-0.05382206	0.607339555	-0.035748493	0.533337661	-0.04332783	0.055593788	0.132618352	0.302446885	0.071667672	0.467457287	0.050532464	0.469617718	0.050287893
rh_S_temporal_transverse	0.364687648	0.063017367	0.468521498	-0.050411913	0.01644105	0.165784884	0.113448732	-0.109817333	0.675713588	-0.029104178	0.862650239	-0.012038531	0.120936406	0.107608532	0.530535692	0.043624507	0.61691563	0.034799611	0.592338826	0.037248377
p-values not corrected for multiple comparisons
