## Supplementary material for "The impact of FreeSurfer versions on structural neuroimaging analyses of Parkinson’s disease": Table S1: Table_S23.csv

Table S23
Correlation between quality metrics and software variability in volume across PD in PPMI (FreeSurfer 6 vs 5)
	cjv	cjv	cnr	cnr	fber	fber	qi_1	qi_1	qi_2	qi_2	rpve_gm	rpve_gm	snr_gm	snr_gm	snr_total	snr_total	snrd_gm	snrd_gm	snrd_total	snrd_total
	p	r	p	r	p	r	p	r	p	r	p	r	p	r	p	r	p	r	p	r
Left-Lateral-Ventricle	0.727221566	-0.024270655	0.752557808	0.021936514	0.980803964	-0.001674374	0.977879725	0.001929501	0.922882707	0.00673634	0.717609422	-0.025163191	0.555557552	-0.041002058	0.696095354	-0.027176134	0.910131924	-0.007854515	0.934989558	-0.005676234
Left-Inf-Lat-Vent	0.287355507	-0.073936975	0.395402011	0.059089154	0.189130225	0.091190467	0.496908903	-0.047249529	0.935630849	-0.005620119	0.841645614	0.013902403	0.196022897	-0.089794064	0.513835527	-0.045409487	0.694601299	-0.027316747	0.745672871	-0.022568269
Left-Cerebellum-White-Matter	0.175836886	0.093992633	0.180717886	-0.092946175	0.59465617	-0.037015563	0.710253615	-0.025848996	0.379796864	-0.061060745	0.002745389	-0.20616754	0.128634336	-0.105445823	0.335370547	-0.066963277	0.477168368	-0.049437928	0.493292009	-0.047646965
Left-Cerebellum-Cortex	2.11E-05	0.289620864	1.85E-05	-0.291461386	0.003628254	-0.20036282	0.216078462	-0.085923666	0.060709664	-0.1299669	3.21E-05	-0.28340761	7.38E-17	-0.534789765	1.14E-12	-0.466124595	2.89E-09	-0.396166038	2.85E-09	-0.396305162
Left-Thalamus	0.893574283	-0.009309586	0.798365986	0.017775916	0.189637286	-0.091086486	0.289796986	0.073564549	0.511299716	0.045683113	0.456969615	0.051728684	0.311896087	-0.070284706	0.617673678	-0.034724773	0.438318537	-0.053894593	0.416256136	-0.056525822
Left-Caudate	0.347973706	0.065241346	0.386614351	-0.060193488	0.711250696	-0.02575589	0.74573076	-0.02256295	0.688468157	-0.027895137	0.518394955	-0.04491925	0.613113076	-0.035175622	0.488263714	-0.048202075	0.484613337	-0.048606985	0.483569801	-0.048723038
Left-Putamen	0.206974207	0.087647049	0.11201549	-0.11025303	0.735698636	-0.023486798	0.380198207	-0.061009429	0.82670934	-0.015233766	0.780862545	-0.019357453	0.001221507	-0.222216612	0.00106983	-0.224739587	0.016386978	-0.165867072	0.017384552	-0.16438743
Left-Pallidum	0.925560235	-0.006501764	0.885786614	0.009995321	0.595308841	0.036950066	0.269497441	-0.076728051	0.661567377	-0.030455442	0.130526038	-0.104929725	0.459915911	-0.051391106	0.482849968	-0.04880317	0.538097967	-0.042825587	0.538453453	-0.04278817
3rd-Ventricle	0.346090158	-0.065496146	0.268284511	0.076922116	0.382186146	0.060755733	0.480857195	0.049025344	0.515758523	-0.045202451	0.30659476	0.071057149	0.586385926	-0.037848353	0.993794272	0.000541248	0.872844449	0.011137098	0.810797182	0.016658245
4th-Ventricle	0.006530081	0.187591599	0.014820891	-0.168356717	0.81016036	-0.016715395	0.577436255	-0.038755677	0.31939212	-0.069206994	0.664627983	-0.030162137	0.088180632	-0.118237477	0.031261831	-0.149037006	0.273959987	-0.076019134	0.281983074	-0.074764026
Brain-Stem	1.17E-05	0.298053773	0.000202176	-0.254345576	0.387465429	-0.060085876	0.476739856	-0.049485968	0.029952252	-0.150199894	0.084839226	-0.119490449	0.087879264	-0.118348908	0.016056851	-0.166374047	0.036212004	-0.144985404	0.035340262	-0.145663318
Left-Hippocampus	0.014594966	0.168734674	0.018685858	-0.162564594	0.241439907	-0.081380711	0.662895441	-0.030328105	0.249811076	-0.079955091	0.388687565	-0.059931596	0.708437487	-0.026018701	0.275460245	-0.075782566	0.511371628	-0.045675343	0.513531527	-0.045442253
Left-Amygdala	1.28E-06	0.327699746	1.61E-05	-0.293470379	0.991561298	-0.000736009	0.663824701	-0.030239066	0.031350972	-0.148959368	0.141692901	-0.101994972	0.306099162	-0.071129808	0.020776206	-0.159855142	0.037658623	-0.14389031	0.03765395	-0.14389379
CSF	0.213842559	-0.086342012	0.168980342	0.095499611	0.8450319	0.013601281	0.140166377	0.102385464	0.82638154	0.015263045	0.183009336	0.092462083	0.021741849	0.158682516	0.034447427	0.146372482	0.225419612	0.084208571	0.233427193	0.082778014
Left-Accumbens-area	0.023818728	0.156305582	0.019489692	-0.161492993	0.33592356	0.066886865	0.932893819	0.005859641	0.31484763	-0.069858364	0.96904301	-0.002700637	0.329719833	0.06774873	0.535729865	-0.043075158	0.772430877	-0.020122811	0.814677976	-0.016310214
Left-VentralDC	0.195426043	0.089913553	0.193499225	-0.090301122	0.662178653	-0.030396819	0.534696033	-0.043184285	0.435687099	-0.054204354	0.431295675	-0.054723689	0.08326643	-0.120093978	0.100702935	-0.113855163	0.384532622	-0.060457313	0.395821844	-0.059036766
Left-vessel	0.389795022	0.059792046	0.490060454	-0.048003371	0.9181169	-0.007154058	0.844533795	-0.013645559	0.689716875	-0.027777222	0.720582222	-0.024886719	0.608390286	-0.035644057	0.323314391	-0.068649632	0.791775129	-0.018370325	0.80838069	-0.016875165
Left-choroid-plexus	0.059234958	-0.130711693	0.09801939	0.114756241	0.124326577	0.106643316	0.030899406	0.149354613	0.338211708	0.066571551	0.642419046	0.032302982	0.939712239	0.005263072	0.756704695	0.021556868	0.308063837	0.070842221	0.270283371	0.076602623
Right-Lateral-Ventricle	0.920413426	0.006952739	0.908484849	-0.007999096	0.415218067	0.0566516	0.970881311	0.002540194	0.637637992	-0.032767787	0.32838605	-0.067935385	0.702398711	-0.026584098	0.693074549	-0.027460551	0.849717162	-0.013185065	0.880298405	-0.010479155
Right-Inf-Lat-Vent	0.002891818	-0.205097361	0.001218812	0.222258869	0.975344131	-0.002150742	2.14E-11	0.441766218	0.008829193	0.180722165	0.953311112	-0.004074357	0.343698147	0.065820997	0.050009229	0.135754008	0.075798053	0.123091898	0.068509041	0.126258234
Right-Cerebellum-White-Matter	0.187213536	0.091585371	0.09160689	-0.116991547	0.746749509	0.022469357	0.035494691	-0.145542201	0.713165555	-0.025577212	7.90E-06	-0.303548626	0.001481368	-0.218496144	0.014901067	-0.168223799	0.264180826	-0.077583165	0.279214412	-0.075194388
Right-Cerebellum-Cortex	7.72E-06	0.303859819	1.39E-05	-0.295573081	0.000421662	-0.241730746	0.543724702	-0.042234775	0.08749578	-0.118491146	3.84E-09	-0.393290946	6.43E-17	-0.535666618	1.31E-12	-0.465000094	1.47E-06	-0.325895775	1.61E-06	-0.324741876
Right-Thalamus	0.186234445	0.091788242	0.119395562	-0.108054183	0.907466308	0.008088521	0.48950049	-0.048065256	0.499818515	-0.046930922	0.315052415	-0.069828881	0.953408607	-0.004065839	0.59865349	-0.036614932	0.206128458	-0.087809891	0.196520698	-0.089694607
Right-Caudate	0.205333965	0.087963304	0.225276784	-0.084234411	0.961794056	-0.003333459	0.561245338	-0.040414064	0.633771295	-0.033144764	0.503991487	-0.046475674	0.358007048	-0.063898488	0.258997567	-0.078428248	0.297978965	-0.07233152	0.297153676	-0.072454862
Right-Putamen	0.906463039	-0.008176618	0.922009189	0.006812884	0.388163061	0.059997772	0.414899351	0.056690254	0.729765948	-0.024035064	0.390955681	0.059646048	0.779694162	-0.019463368	0.558348231	-0.040713201	0.031038062	-0.14923273	0.031883264	-0.148499644
Right-Pallidum	0.188738522	0.091270932	0.296312183	-0.072580861	0.669738819	0.029673536	0.918477948	0.007122404	0.823431133	0.015526698	0.544054326	0.042200259	0.839069635	0.014131643	0.904057051	-0.008387941	0.518263275	-0.044933377	0.495228086	-0.047434031
Right-Hippocampus	0.094981225	0.115800324	0.197367195	-0.089525904	1.81E-05	0.291796954	0.755729085	0.021646127	0.134242761	-0.103932262	0.440346914	0.053656545	0.000752341	0.231309128	0.127276697	0.105819838	0.340438818	0.066265952	0.316304205	0.069648928
Right-Amygdala	3.86E-06	0.313283452	6.00E-05	-0.273885895	0.134029583	0.103988895	0.14981719	-0.09996899	0.073821404	-0.123925208	0.941026721	0.005148108	0.761487403	0.021119802	0.225659843	-0.084165135	0.11173881	-0.110337642	0.112825369	-0.110006299
Right-Accumbens-area	0.034056954	0.146687537	0.016390729	-0.165861364	0.971214548	-0.002511111	0.270388321	-0.076585892	0.009207452	-0.179748426	0.582779574	-0.03821319	0.180642072	-0.092962269	0.056180678	-0.132304192	0.072150032	-0.12464407	0.07505072	-0.123404861
Right-VentralDC	0.064306974	0.128210612	0.128439028	-0.10549944	0.563854757	0.040145266	0.226170923	0.084072836	0.371874411	-0.062080593	0.148381577	-0.10032082	0.372959662	-0.061940107	0.296937938	-0.072487143	0.414515286	-0.056736858	0.430911067	-0.054769318
Right-vessel	0.709100115	0.026019822	0.666833187	-0.03002389	0.790507163	-0.018529743	0.64564385	-0.032067982	0.843197914	-0.013797781	0.558673841	-0.040778317	0.402119923	-0.058396149	0.417641768	-0.056494956	0.987254344	-0.001114382	0.970062578	0.002617996
Right-choroid-plexus	0.100614481	-0.113884559	0.098223671	0.114686964	0.376849046	0.061438677	0.241008363	0.081455131	0.73947756	-0.023138327	0.274013228	0.076010724	0.487679468	0.048266772	0.388509164	0.059954098	0.302115997	0.071716612	0.280604302	0.074977985
Optic-Chiasm	0.845097745	-0.013595429	0.747123473	0.022435012	0.132860275	0.104300772	0.455615019	0.051884296	0.411220963	-0.057137643	0.0848308	0.119493659	0.043541843	0.139772963	0.159242401	0.097720272	0.522294781	0.044501688	0.515288943	0.045252971
CC_Posterior	0.062705425	0.128982294	0.073013702	-0.124270934	0.547355232	-0.04185517	0.685853721	-0.028142274	0.396420492	-0.058962121	0.186711204	0.091689359	0.637297805	0.032800914	0.60403582	-0.036077386	0.337650866	-0.06664871	0.330870354	-0.067588111
CC_Mid_Posterior	0.670473974	-0.029603375	0.550192288	0.04155939	0.263032038	-0.077769477	0.635340503	0.03299166	0.8460514	0.013510673	0.250072204	0.079911159	0.031265605	0.149033715	0.159076887	0.097758885	0.894939783	0.009189443	0.928487326	0.006245407
CC_Central	0.332258372	0.067394812	0.292862751	-0.073099853	0.117622371	0.108572605	0.702718927	-0.026554074	0.736157641	-0.02344444	0.625403448	0.033963912	0.001374487	0.219947796	0.080545932	0.121159916	0.726810211	0.024308769	0.741639215	0.02293925
CC_Mid_Anterior	0.361576346	0.063426463	0.379837256	-0.061055579	0.331848035	0.067451903	0.338369545	-0.066549851	0.188766396	-0.091265202	0.835335714	-0.0144642	0.019472533	0.161515464	0.206243515	0.087787709	0.999495211	-4.40E-05	0.994209099	-0.000505067
CC_Anterior	0.28499867	0.074298505	0.265805217	-0.077320664	0.734962556	-0.023554743	0.759289305	-0.021320571	0.778378783	-0.019582663	0.46229801	-0.05111905	0.539405383	-0.042688035	0.382772227	-0.060681093	0.400681012	-0.058432825	0.398093235	-0.058753908
lh_G_and_S_frontomargin	0.841449638	-0.013919838	0.822329324	0.015625214	0.674471202	0.029222409	0.744221507	-0.022701679	0.418507785	0.056253631	0.805829041	0.017104395	0.653470377	0.03123401	0.874344107	0.011004649	0.965066078	0.003047786	0.972083387	0.002435286
rh_G_and_S_frontomargin	0.00737873	0.18483651	0.002191312	-0.210751177	0.495074514	0.047450905	0.842119798	-0.013860222	0.085341453	-0.119299624	0.471524362	0.050072565	0.906011335	0.008216286	0.346277992	-0.065470697	0.262297368	-0.077888919	0.277471648	-0.075466763
lh_G_and_S_occipital_inf	0.153172647	0.099156501	0.043901422	-0.139536821	0.031778607	0.148589515	0.908946851	-0.007958538	0.078197843	-0.122103536	0.913435368	0.007564639	0.594133607	0.037068026	0.468353065	-0.050430983	0.754929869	-0.021719274	0.802661997	-0.017389167
rh_G_and_S_occipital_inf	0.764666408	0.020829748	0.773173726	-0.020055285	0.422828589	0.055733693	0.925472988	-0.006509406	0.705106236	-0.026330385	0.10431248	0.112672638	0.50573043	0.046286549	0.643394083	0.032208367	0.22953582	0.083468805	0.213678381	0.086372853
lh_G_and_S_paracentral	0.377370076	0.061371746	0.399568954	-0.058570653	0.083026428	-0.120186878	0.298557248	-0.072245228	0.418358096	-0.056271699	0.574387737	0.039066231	0.902567566	-0.008518804	0.517334678	-0.045033054	0.601347321	0.036345624	0.602550236	0.03622554
rh_G_and_S_paracentral	0.008389766	0.181900951	0.00603598	-0.189346736	0.731869581	-0.02384049	0.333583378	-0.067210771	0.887328525	-0.009859475	0.400754864	-0.058423679	0.201649594	-0.088680396	0.051234014	-0.135042289	0.820632003	-0.015777038	0.847712002	-0.013363136
lh_G_and_S_subcentral	0.082115741	0.120541364	0.042524819	-0.14044983	0.005096022	0.193073955	0.560703066	0.040469999	0.311050488	-0.070407336	0.970920734	-0.002536753	0.092323466	0.116735689	0.887184272	0.009872183	0.410281622	0.057252269	0.372673835	0.061977083
rh_G_and_S_subcentral	0.11198112	0.110263532	0.03533468	-0.145667704	0.736877966	0.023377985	0.317736648	0.069443573	0.316783047	-0.069580214	0.117632149	-0.10856973	0.536211205	-0.043024386	0.240259129	-0.081584559	0.905591383	-0.008253168	0.970475563	-0.002575605
lh_G_and_S_transv_frontopol	0.027383896	0.152612627	0.038597339	-0.143198567	0.150543761	0.0997919	0.685548619	-0.028171138	0.359349254	-0.063720644	0.76423477	0.02086911	0.341598166	-0.066107372	0.172765447	-0.094662199	0.250814287	-0.079786483	0.256203524	-0.078888621
rh_G_and_S_transv_frontopol	0.045101415	0.138760319	0.063671236	-0.128515025	0.229824679	-0.083417245	0.382250258	0.060747565	0.321921191	-0.068847104	0.6707619	-0.029575904	0.353209891	0.064537548	0.954075589	-0.00400757	0.997052969	-0.000257031	0.988944345	0.000964268
lh_G_and_S_cingul-Ant	0.000674825	0.233301503	0.000995116	-0.226105695	0.976315588	0.002065976	0.894894601	-0.009193418	0.13323894	-0.104199545	0.768456829	0.020484376	0.722467126	0.024711624	0.300042033	-0.072024174	0.563318271	-0.040200481	0.580592601	-0.038434944
rh_G_and_S_cingul-Ant	0.107663694	0.11160329	0.014234764	-0.169347993	0.812448786	-0.016510078	0.811616173	0.016584763	0.092778289	-0.116574111	0.261057249	-0.078091058	0.354522519	-0.064362147	0.112362483	-0.110147148	0.860322755	0.012244617	0.757421944	0.021491269
lh_G_and_S_cingul-Mid-Ant	0.614402431	-0.035048012	0.67652802	0.029026718	0.266655614	0.077183677	0.293233904	-0.073043816	0.096140313	-0.115398909	0.877517685	-0.010724491	0.232227549	0.082990102	0.266157442	0.077263889	0.911517138	0.007732947	0.888394839	0.009765553
rh_G_and_S_cingul-Mid-Ant	0.64513166	0.032039904	0.790537723	-0.018482069	0.129877234	0.105106079	0.482923801	0.048794948	0.910336265	0.007836581	0.496568697	-0.047286847	0.105299771	0.112354823	0.276741477	0.075581225	0.58050204	0.038444135	0.58053889	0.038440395
lh_G_and_S_cingul-Mid-Post	0.001091396	0.224361575	0.001342489	-0.220402516	0.362186639	0.063346046	0.276035278	-0.075692123	0.034112437	-0.146642584	0.59262563	-0.03721954	0.239226268	0.081763447	0.700979047	-0.026717271	0.689345992	-0.027812236	0.699174874	-0.026886652
rh_G_and_S_cingul-Mid-Post	0.001487491	0.21841592	0.003406851	-0.201687144	0.990181082	0.000856394	0.902078254	0.0085618	0.348912918	-0.065114617	0.18097254	-0.092892154	0.564528575	0.040075953	0.362710479	-0.063277087	0.529311081	-0.043754419	0.538749887	-0.042756978
lh_G_cingul-Post-dorsal	0.015050704	0.167977393	0.003758625	-0.19961676	0.539011805	0.042729426	0.225740186	0.084150616	0.250860116	-0.079778792	0.158815711	0.097819877	0.752863717	0.021908487	0.205709449	-0.087890746	0.94923322	0.004430677	0.890213778	0.009605378
rh_G_cingul-Post-dorsal	0.001346291	0.220347959	0.003239046	-0.202743736	0.38565442	0.060315036	0.562909851	-0.040242533	0.373816994	-0.061829302	0.402053732	0.058263004	0.83227426	0.014737109	0.186668879	-0.09169813	0.405679574	-0.057816099	0.419057621	-0.056187294
lh_G_cingul-Post-ventral	0.577140279	-0.038879977	0.770163502	0.020378425	0.65335301	-0.031321217	0.950768791	-0.004306929	0.585790403	-0.038000583	0.755449087	0.021724404	0.506817943	-0.04628052	0.513225036	-0.045585693	0.994818823	0.000452986	0.977239697	0.001990169
rh_G_cingul-Post-ventral	0.296181754	0.072600412	0.424482133	-0.055535534	0.247319299	0.080375923	0.392534536	0.059447866	0.03158145	-0.148759502	0.86458314	0.011867463	0.886046466	-0.009972425	0.664959474	-0.030130402	0.624752933	-0.034027787	0.639150708	-0.032620567
lh_G_cuneus	0.023109732	0.157096179	0.073904859	-0.123889661	0.167852921	-0.095751737	0.615140735	-0.034974993	0.615220873	0.03496707	0.30893875	0.07071454	0.969497776	0.002660945	0.570470376	-0.039466436	0.618955825	-0.034598285	0.605482788	-0.03593324
rh_G_cuneus	0.960419738	0.003453464	0.759035429	0.021343771	0.224819039	-0.084317304	0.87388983	0.011044766	0.673625642	0.029302924	0.973636045	-0.002299791	0.769514321	-0.020388111	0.959807644	0.003506915	0.294499637	0.072853067	0.270921889	0.076500903
lh_G_front_inf-Opercular	0.160606638	0.097403151	0.013001722	-0.171555902	0.904152382	0.008379566	0.887314474	-0.009860713	0.105649382	-0.112242844	0.027878264	-0.152133592	0.866613204	-0.011687872	0.230000218	-0.083385934	0.62903436	-0.033607905	0.69475691	-0.027302097
rh_G_front_inf-Opercular	0.132208827	0.104475442	0.041105763	-0.141417349	0.354578824	0.064354632	0.267333466	0.077074698	0.464558428	-0.050861609	0.744444762	0.022681152	0.677308862	-0.028952486	0.255211647	-0.079052884	0.999411853	5.13E-05	0.936265396	0.005564599
lh_G_front_inf-Orbital	0.528883894	0.043799772	0.079571856	-0.121548635	0.503541748	0.046524643	0.412063667	0.057034941	0.141122385	-0.102140535	0.361207004	-0.063475172	0.647417742	-0.031818546	0.351030077	-0.064829734	0.93979412	-0.00525591	0.984290747	0.001370196
rh_G_front_inf-Orbital	0.329167524	0.067825964	0.100997025	-0.113757573	0.805593676	-0.017125549	0.189989125	0.091014455	0.342859572	-0.06593522	0.309511357	-0.070631104	0.932115168	0.005927795	0.694677488	-0.027309574	0.808463495	0.016867729	0.773836019	0.019995098
lh_G_front_inf-Triangul	0.312581145	0.070185517	0.040341042	-0.141950441	0.909629783	0.00789859	0.447290844	0.052846298	0.369788608	-0.062351311	0.089882946	-0.1176137	0.430123824	-0.054862787	0.183715647	-0.092313767	0.797213194	-0.017879788	0.872325065	-0.011182979
rh_G_front_inf-Triangul	0.408562716	0.057462425	0.081799417	-0.120665234	0.853979094	-0.012806861	0.236864532	0.082174534	0.455645247	-0.051880821	0.277119024	-0.075522015	0.35622221	-0.064135628	0.199618464	-0.089079777	0.999807375	-1.68E-05	0.925139974	0.006538577
lh_G_front_middle	0.003239173	0.202742919	0.006369178	-0.188149726	0.791342256	-0.01840941	0.553062035	-0.041260959	0.068494618	-0.126264766	0.775945991	-0.019803449	0.093738498	-0.116235056	0.030407715	-0.149790618	0.329026218	-0.067845737	0.342284912	-0.066013598
rh_G_front_middle	0.272015745	0.076327023	0.233767638	-0.082717966	0.585067163	-0.037981645	0.843351214	-0.013750703	0.110027895	-0.110864532	0.328193252	-0.067962407	0.587040132	-0.037782281	0.256297558	-0.078873071	0.430114552	-0.054863889	0.467456767	-0.050532523
lh_G_front_sup	0.840121021	-0.01403806	0.842117615	-0.013860416	0.976746496	0.002028377	0.559866999	0.04055629	0.223100729	-0.084629544	0.918175224	0.007148945	0.442765216	0.05337355	0.709272011	0.025940701	0.898936398	0.008837956	0.835863945	0.014417134
rh_G_front_sup	0.001414725	0.219389546	0.005199975	-0.192632757	0.355834847	-0.064187192	0.227218592	0.083884092	0.837549641	-0.01426698	0.572272299	-0.039282188	0.714075808	-0.025492334	0.180689145	-0.092952276	0.544402535	-0.042163807	0.560196006	-0.040522325
lh_G_Ins_lg_and_S_cent_ins	0.7910902	-0.018432172	0.722446343	-0.024713554	0.771953318	-0.020166231	0.391346049	0.059597003	0.985547578	-0.00126056	0.032947862	-0.147599443	0.909846474	0.00787957	0.73360457	-0.023680153	0.547872273	0.041801209	0.520023644	0.044744668
rh_G_Ins_lg_and_S_cent_ins	0.097761078	0.114844004	0.113392574	-0.109834323	0.668219046	0.029818675	0.949832213	-0.004378331	0.723125509	0.024650501	0.193005856	-0.090400812	0.01829201	-0.163104322	0.03168263	-0.148672153	0.261971083	-0.07794204	0.269322118	-0.076756065
lh_G_insular_short	0.028835565	0.151226287	0.003242152	-0.202723736	0.274851628	0.07587843	0.893505588	0.009315631	0.047619631	-0.137185436	0.12059717	-0.107706267	0.935993247	0.00558841	0.178836943	-0.093346937	0.650288124	-0.031541062	0.721496217	-0.024801795
rh_G_insular_short	0.56943409	0.039572521	0.643420362	-0.032205818	0.910131484	-0.007854554	0.207952781	-0.087459229	0.20593728	-0.087846767	0.690956193	-0.027660273	0.481820947	0.048917833	0.851067429	0.013065201	0.501236299	0.046776026	0.480731963	0.049039322
lh_G_occipital_middle	0.023384088	0.1567878	0.016592835	-0.165555429	0.019974888	0.16086459	0.392692298	0.059428089	0.271233164	-0.076451374	0.667682997	0.029869899	0.267954126	0.07697508	0.978412586	0.001883009	0.432815622	0.054543596	0.39872996	0.05867479
rh_G_occipital_middle	0.5247716	-0.044237316	0.514876229	0.045297392	0.000466729	0.239935506	0.314278527	-0.069940366	0.60937283	-0.035546471	0.200421878	0.088921451	0.102235241	0.113349139	0.164270136	0.096561436	0.059338478	0.130658916	0.053643359	0.133682518
lh_G_occipital_sup	0.544705458	-0.042132105	0.544425843	0.042161367	0.477797985	0.049367385	0.853542269	0.012845608	0.857736543	0.012473738	0.221137839	0.084988326	0.039227979	0.142741775	0.222807258	0.084683043	0.080743935	0.121081364	0.075587304	0.1231799
rh_G_occipital_sup	0.778914752	0.019534048	0.524862255	-0.044227652	0.389520598	0.059826603	0.391454606	0.05958337	0.848169945	-0.01332246	0.772747928	-0.020093988	0.068855162	-0.126101821	0.143908715	-0.101433826	0.871621098	-0.011245173	0.926928835	-0.00638189
lh_G_oc-temp_lat-fusifor	0.285772647	0.074179559	0.047651478	-0.137165969	0.477996827	0.049345117	0.499482344	0.046967683	0.646658532	-0.031892023	0.600547647	-0.036425512	0.433441444	0.054469551	0.807111205	-0.016989188	0.410876646	0.057179641	0.36529256	0.062938081
rh_G_oc-temp_lat-fusifor	0.053699418	0.133651487	0.003301989	-0.202341737	0.525100253	-0.044202284	0.889858433	0.009636666	0.034343202	-0.146456278	0.103592157	-0.112906014	0.564789452	-0.040049128	0.095009045	-0.115790644	0.324662352	-0.068459095	0.377786925	-0.061318239
lh_G_oc-temp_med-Lingual	0.013824754	0.170062888	0.00102233	-0.225597509	0.772693024	-0.020098979	0.864072473	0.011912651	0.343299307	-0.065875301	0.085884959	-0.119094126	0.842647503	-0.013813285	0.16159762	-0.097174058	0.946202991	-0.004695528	0.992515801	0.000652756
rh_G_oc-temp_med-Lingual	0.004258679	0.196956156	0.000283165	-0.248644607	0.579101223	0.038586389	0.826458587	0.015256163	0.098050169	-0.114745795	0.210825127	-0.086911582	0.944107205	-0.004878746	0.161253936	-0.09725339	0.937361365	-0.005468713	0.98606452	0.001215467
lh_G_oc-temp_med-Parahip	0.308813917	0.070732743	0.184210481	-0.092210108	0.219419444	0.085304283	0.723786997	0.024589109	0.588538745	-0.037631056	0.73719153	0.023349062	0.689473295	0.027800217	0.710995838	-0.025779684	0.985984237	-0.00122247	0.96911499	0.002694354
rh_G_oc-temp_med-Parahip	0.062955944	0.128860527	0.026451583	-0.153536549	0.66424068	0.030199224	0.100154259	-0.114037837	0.052634044	-0.134245852	0.839890096	-0.014058613	0.214297716	0.086256598	0.859930331	-0.012279375	0.644560678	-0.032095242	0.668813553	-0.029761884
lh_G_orbital	0.014063436	0.169644497	0.034078264	-0.146670264	0.044288656	0.139284324	0.724681136	0.024506155	0.134614545	-0.103833658	0.224124564	-0.084443295	0.338319337	0.066556753	0.612347611	-0.035251438	0.949691609	-0.004390618	0.986619513	-0.001167055
rh_G_orbital	3.32E-05	0.282902756	8.84E-05	-0.26781476	0.571833113	-0.03932707	0.270570639	-0.076556839	0.016978474	-0.16498058	0.02457204	-0.15548747	0.103062082	-0.113078571	0.003796552	-0.199404104	0.067610425	-0.126667354	0.075856471	-0.123067539
lh_G_pariet_inf-Angular	0.028295318	0.151735094	0.028449665	-0.151588887	0.042616985	0.140387934	0.721220991	0.024827364	0.086477791	-0.118871165	0.969033728	0.002701447	0.181936948	0.092688077	0.78314035	-0.019151094	0.671448633	-0.029510402	0.7108511	-0.025793198
rh_G_pariet_inf-Angular	0.377829179	0.061312817	0.280121565	-0.075053064	0.478709459	0.049265352	0.388237747	0.059988346	0.329330039	-0.067803229	0.339307788	-0.06642099	0.189017349	0.091213642	0.840806523	0.013977059	0.636479908	0.032880591	0.612537417	0.035232635
lh_G_pariet_inf-Supramar	0.920140856	-0.00697663	0.945603579	-0.004747927	0.206345608	0.087768035	0.451459204	0.052363327	0.956370736	-0.003807082	0.946815615	-0.004641978	0.012105791	0.173278635	0.076641293	0.122741758	0.010913333	0.175754616	0.009651618	0.178649281
rh_G_pariet_inf-Supramar	0.206353264	0.087766559	0.093180634	-0.116431703	0.59579075	-0.036901726	0.124106328	0.106705399	0.216842146	-0.085781488	0.791385114	0.01840554	0.967124659	0.002868082	0.437446837	-0.053997087	0.68187705	-0.028518859	0.705220205	-0.026319713
lh_G_parietal_sup	0.311580427	0.070330458	0.302460944	-0.071665593	0.848001618	-0.013337411	0.25298829	0.079422698	0.54388761	-0.042217715	0.550618518	-0.041515017	0.91447299	0.007473615	0.697929206	-0.027003692	0.433395643	-0.054474968	0.442513771	-0.053402934
rh_G_parietal_sup	0.316651347	0.069599106	0.112646376	-0.11006071	0.899785533	0.008763307	0.382998776	0.060652259	0.727379311	-0.024256041	0.021694472	-0.158738988	0.194507047	-0.090098055	0.108115405	-0.111461163	0.777445669	-0.019667323	0.853310078	-0.012866205
lh_G_postcentral	0.371355508	0.062147854	0.137767689	-0.103005673	0.912294434	0.007664741	0.701782557	0.026641885	0.162046623	-0.097070605	0.731962112	-0.023831936	0.334390236	0.06709893	0.968062558	-0.002786215	0.914574605	0.007464702	0.832113061	0.014751485
rh_G_postcentral	0.00386406	0.199030284	0.0006535	-0.233886666	0.09734552	-0.114985579	0.597104088	-0.036770077	0.059709868	-0.130470192	0.032778528	-0.147740958	0.192871899	-0.090427911	0.020271228	-0.16048726	0.083658386	-0.119942721	0.090398913	-0.117426501
lh_G_precentral	0.00123063	0.222074208	0.000494833	-0.238895665	0.205541704	-0.087923149	0.815697949	0.01621881	0.062484061	-0.129090224	0.621439612	-0.034353573	0.213332692	-0.086437848	0.038514651	-0.143258926	0.143357799	-0.101572725	0.154527273	-0.098832301
rh_G_precentral	4.22E-05	0.27927108	0.000135263	-0.260980128	0.507941005	-0.046046619	0.318246117	-0.069370681	0.075033294	-0.123412189	0.118297858	-0.108374403	0.088662214	-0.118060041	0.013064076	-0.171439928	0.145390219	-0.1010623	0.151894438	-0.099464404
lh_G_precuneus	0.002589488	0.207365423	0.002407899	-0.208846148	0.810262337	0.016706242	0.497206138	-0.047216936	0.264441321	-0.077540995	0.514037718	-0.045387699	0.868111784	0.011555349	0.233726869	-0.082725153	0.45460693	-0.052000271	0.480776751	-0.049034323
rh_G_precuneus	0.021577524	0.158878842	0.011658166	-0.174181775	0.952978314	-0.004103432	0.426051309	0.0553479	0.042608608	-0.140393554	0.337010205	-0.066736951	0.785784926	0.018911718	0.332257479	-0.067394936	0.998244077	-0.000153146	0.923616059	0.006672084
lh_G_rectus	0.027606923	0.152395608	0.062853526	-0.12891026	0.296981988	-0.07248055	0.196466794	-0.089705368	0.34501628	-0.065641809	0.273395617	-0.076108354	0.081932266	-0.120613164	0.089662721	-0.117693863	0.093973642	-0.116152448	0.08696235	-0.118689833
rh_G_rectus	0.981730175	0.001593571	0.783929688	0.019079623	0.154887097	0.098746545	0.261841126	-0.07796321	0.237637641	-0.082039651	0.789928538	0.0185371	0.480216115	0.049096923	0.933542595	0.00580286	0.945780043	-0.004732501	0.946421237	-0.004676451
lh_G_subcallosal	0.08893139	-0.117961201	0.069748428	0.125701094	0.755066636	-0.021706755	0.293755375	0.072965163	0.002170907	0.210939383	0.000547878	0.237073847	0.080773582	0.121069616	0.138698165	0.102764115	0.176105378	0.093934516	0.189069259	0.091202983
rh_G_subcallosal	0.723404121	-0.024624641	0.554744269	0.041086371	0.469945297	-0.050250864	0.539345378	-0.042694344	0.63783208	0.03274889	0.919698964	0.007015364	0.602577467	0.036222823	0.57730326	0.038769209	0.537651793	0.042872567	0.55644223	0.040910411
lh_G_temp_sup-G_T_transv	0.704740272	0.026364658	0.307166077	-0.070973484	0.090439133	0.117411945	0.675801339	0.02909583	0.686012653	-0.02812724	0.038414039	0.143332517	0.002745406	0.206167417	0.194048478	0.090190357	0.352257939	0.06466501	0.331170275	0.067546299
rh_G_temp_sup-G_T_transv	0.445838993	0.053015114	0.494724564	-0.047489367	0.062977198	0.128850214	0.887455005	-0.009848334	0.550375987	-0.041540264	0.654327097	-0.03115145	0.100127423	0.114046791	0.513822974	0.045410839	0.5667013	0.03985272	0.537781862	0.042858869
lh_G_temp_sup-Lateral	0.046286203	0.138010441	0.019451522	-0.161543004	0.059863889	0.130392209	0.913287695	-0.007577595	0.114461358	-0.109512088	0.853275612	-0.012869262	0.143874933	0.101442331	0.900503935	-0.008700159	0.853453553	0.012853477	0.783168619	0.019148534
rh_G_temp_sup-Lateral	0.004432807	0.196095535	0.001974685	-0.212836329	0.00032393	0.246331092	0.71040712	-0.025834659	0.016566007	-0.165595852	0.613606875	0.035126736	0.018375645	0.162988871	0.883164134	-0.010226455	0.505102976	-0.046354751	0.550523782	-0.041524878
lh_G_temp_sup-Plan_polar	0.086427291	0.11889011	0.16281516	-0.096894027	0.791444855	-0.018400146	0.310565171	0.070477816	0.569337569	-0.039582407	0.50532143	0.046331	0.651327722	-0.031440686	0.431744848	-0.054670431	0.209523255	-0.08715913	0.205444791	-0.087941878
rh_G_temp_sup-Plan_polar	0.013333273	0.170944749	0.011609714	-0.174281357	0.135872584	0.103501545	0.804496188	-0.017224207	0.031897901	-0.148487095	0.582506409	0.038240867	0.93604696	-0.005583711	0.252430448	-0.079515837	0.292196422	-0.073200575	0.322393657	-0.068780074
lh_G_temp_sup-Plan_tempo	0.559962189	0.040546462	0.289592596	-0.073595647	0.018095989	0.163376723	0.438585783	-0.053863193	0.183033953	0.092456906	0.60392747	0.036088186	0.699595127	0.026847183	0.795046845	-0.018075095	0.664904002	0.030135712	0.655138813	0.031073267
rh_G_temp_sup-Plan_tempo	0.44476711	0.053139948	0.541307692	-0.04248819	0.364377559	0.063058042	0.992082449	-0.000690553	0.261192995	-0.0780689	0.716555445	0.025261306	0.949942502	0.004368693	0.675176139	-0.029155313	0.446365002	-0.052953916	0.458746735	-0.051524922
lh_G_temporal_inf	0.043002316	0.140130365	0.027764265	-0.152243406	0.007811816	0.183537782	0.933309271	-0.00582328	0.487336766	-0.04830474	0.395583929	0.059066449	0.184622717	0.092123909	0.87647528	-0.010816493	0.709441161	0.025924895	0.674484997	0.029221096
rh_G_temporal_inf	0.004291626	0.19679092	0.000985015	-0.226297567	0.024730661	0.15531796	0.713959931	-0.025503137	0.004555477	-0.19550732	0.398210972	-0.058739273	0.53260572	0.043405254	0.221635385	-0.08489717	0.30267087	-0.071634563	0.352360224	-0.064651304
lh_G_temporal_middle	0.096351316	0.115326249	0.097397519	-0.114967837	0.188162879	0.091389406	0.781070978	-0.019338563	0.404166577	-0.058002294	0.133417168	-0.104151976	0.558666478	0.040680304	0.915058684	-0.007422242	0.611769544	0.03530872	0.557715609	0.040778621
rh_G_temporal_middle	0.0709119	0.125185373	0.008599095	-0.18133275	0.018288358	0.163109375	0.860874453	0.012195758	0.24135433	-0.081395461	0.75527914	-0.021687305	0.032615024	0.147878192	0.8744938	0.01099143	0.339144493	0.066443401	0.28528617	0.074254296
lh_Lat_Fis-ant-Horizont	0.225928429	0.084116611	0.020901965	-0.15969979	0.338795211	0.066491361	0.856127471	-0.012616358	0.491883161	-0.047802192	0.083559094	-0.119980984	0.704557617	-0.026381766	0.278693635	-0.075275659	0.835218893	0.014474609	0.765483367	0.020755266
rh_Lat_Fis-ant-Horizont	0.009858778	0.178151876	0.002077401	-0.211822961	0.874960184	0.010950249	0.766472492	-0.02066512	0.021427089	-0.15905971	0.763826337	-0.020906361	0.594548159	-0.037026405	0.042453022	-0.140498125	0.160402406	-0.097450496	0.179049942	-0.093301398
lh_Lat_Fis-ant-Vertical	0.169048798	0.095484343	0.124773288	-0.106517659	0.338447713	0.066539106	0.143412947	-0.101558803	0.311384302	-0.070358899	0.243502792	-0.081026241	0.319671317	0.069167173	0.990779598	0.00080419	0.939008212	0.005324651	0.939059849	0.005320135
rh_Lat_Fis-ant-Vertical	0.490315067	-0.047975244	0.701668862	0.02665255	0.063115449	-0.128783205	0.267181644	0.077099091	0.284829293	0.074324564	0.268481148	0.076890614	0.234553303	0.082579623	0.406192395	0.057753083	0.395401286	0.059089245	0.399141113	0.058623741
lh_Lat_Fis-post	0.98188614	0.001579964	0.909648951	0.007896907	0.457284719	0.051692522	0.37260953	0.061985404	0.846876251	-0.013437381	0.839643898	-0.014080525	1.33E-05	0.296244945	0.00929224	0.179535035	0.006430684	0.18793491	0.005810465	0.190190897
rh_Lat_Fis-post	0.080681556	0.121106094	0.043115551	-0.140055043	0.120896309	0.107620073	0.779315412	0.019497712	0.163441453	-0.096750592	0.167933408	-0.095733696	0.275589469	0.07576223	0.731846041	-0.023842667	0.795246279	0.018057109	0.734065789	0.023637551
lh_Pole_occipital	0.068211646	0.126393144	0.025643674	-0.154360058	0.688128883	-0.027927188	0.342283373	-0.066013808	0.418555121	-0.056247917	0.955087555	-0.003919168	0.08197661	-0.120595799	0.044005834	-0.139468556	0.007986804	-0.183031136	0.008175222	-0.182496525
rh_Pole_occipital	0.197094512	0.089580191	0.12897179	-0.105353331	0.67001363	-0.029647305	0.323266533	-0.068656406	0.056433049	-0.132169932	0.732179733	-0.023811819	0.995450759	-0.000396772	0.551434049	-0.041430164	0.449929628	-0.05254026	0.474104775	-0.0497819
lh_Pole_temporal	0.000311946	0.246981736	0.001003272	-0.225952061	0.546738488	-0.041919569	0.80291786	-0.01736615	0.026357018	-0.153631816	0.041948067	-0.14083974	0.38828466	-0.059982425	0.055561057	-0.132635953	0.096987955	-0.115107782	0.109847336	-0.110920511
rh_Pole_temporal	0.000426423	0.2415329	0.000944988	-0.227076123	0.524440594	0.04427261	0.298990399	-0.072180666	0.030526702	-0.149684558	0.072624563	-0.124438609	0.801710139	-0.017474812	0.096111381	-0.115408882	0.070612316	-0.125317504	0.073008056	-0.124273361
lh_S_calcarine	0.306584367	0.071058672	0.276099745	-0.075681992	0.028385943	0.151649166	0.775557447	0.019838729	0.403398613	-0.058096961	0.639099578	-0.032625541	0.002936401	0.204781275	0.185659729	0.09190769	0.339554961	0.06638708	0.310242106	0.070524773
rh_S_calcarine	0.216576314	0.085830938	0.197321467	-0.089535004	0.911186775	-0.007761938	0.831596148	0.014797588	0.461229747	-0.051240959	0.808023649	-0.016907229	0.692155745	0.02754715	0.727533446	-0.024241762	0.614865039	0.035002255	0.555139697	0.041045369
lh_S_central	0.027749721	0.152257443	0.024908104	-0.15512944	0.15412487	0.098928382	0.645954805	-0.031960163	0.064317628	-0.128205532	0.779690962	-0.019463658	0.290426805	0.073468817	0.764460617	-0.020848513	0.580912026	0.038402531	0.493996003	0.047569487
rh_S_central	0.010416411	0.17685749	0.033974371	-0.146754562	0.806068051	0.017082916	0.434691397	-0.054321843	0.338967291	-0.066467728	0.679070737	-0.028785112	0.42705232	0.055228413	0.714398045	-0.025462295	0.755200704	0.021694484	0.738186807	0.023257288
lh_S_cingul-Marginalis	0.252093318	0.079572194	0.13229214	-0.104453067	0.983805846	0.001412496	0.731654092	0.023860413	0.148334589	-0.100332379	0.700514318	0.026760886	0.0190709	0.1620464	0.4668949	0.050596231	0.902536713	0.008521515	0.876206405	0.010840227
rh_S_cingul-Marginalis	0.18146704	0.092787414	0.116427038	-0.108925527	0.197056128	-0.089587837	0.908343324	0.008011521	0.1633179	-0.096778856	0.957030449	-0.003749459	0.63987586	0.032550046	0.670225249	-0.029627109	0.64817944	0.031744862	0.613468158	0.035140468
lh_S_circular_insula_ant	0.171566372	0.094925993	0.132438136	-0.104413883	0.604231319	0.036057902	0.56738705	-0.039782348	0.712959737	-0.025596409	0.093120487	-0.11645296	0.043027802	0.140113398	0.486439862	0.048404178	0.140000117	0.102428189	0.131210278	0.104744468
rh_S_circular_insula_ant	0.188345976	0.091351694	0.190627407	-0.090884029	0.797695295	-0.017836344	0.062622498	-0.12902269	0.483398931	-0.048742053	0.484513935	-0.048618034	0.401850491	0.058288125	0.990225041	-0.00085256	0.742490742	-0.022860881	0.726011895	-0.024382758
lh_S_circular_insula_inf	0.035236446	0.145744992	0.0228941	-0.157340775	0.268022997	0.076964035	0.441448692	-0.053527503	0.194065965	-0.090186834	0.725379708	-0.024441369	0.310846641	0.07043693	0.798877083	-0.017729876	0.692294152	0.027534102	0.651798498	0.031395252
rh_S_circular_insula_inf	0.0240432	0.156059498	0.001484137	-0.218459831	0.053852339	0.133566979	0.828780535	-0.015048827	0.680932673	-0.028608411	0.222615911	-0.084717951	0.767458048	-0.020575333	0.133729293	-0.104068788	0.597067945	-0.036773698	0.632733172	-0.033246138
lh_S_circular_insula_sup	0.037757315	0.143816903	0.017859188	-0.163709237	0.014148791	0.169496386	0.845927067	-0.013521722	0.175851631	-0.09398944	0.348949713	-0.065109657	0.006697965	0.187022195	0.42132659	0.055914081	0.701745076	0.026645401	0.676860886	0.02899507
rh_S_circular_insula_sup	0.041052883	0.141453942	0.01110072	-0.175350212	0.463495094	0.050982627	0.789422898	-0.018582785	0.16699063	-0.095945424	0.310299092	-0.070516488	0.135098689	0.103705567	0.988705588	-0.000985093	0.259763411	0.078302657	0.226858488	0.083948897
lh_S_collat_transv_ant	0.155363851	0.098633153	0.06017057	-0.130237422	0.35075385	-0.064866842	0.756582098	-0.021568083	0.283474266	-0.074533413	0.438568689	0.053865201	0.805149429	0.01716548	0.425155336	-0.055454987	0.341170104	-0.066165884	0.363686658	-0.063148747
rh_S_collat_transv_ant	0.085337815	0.119301003	0.043118559	-0.140053045	0.336567679	0.066797965	0.907226833	-0.008109548	0.037966989	-0.143661484	0.237390108	-0.082082804	0.40756904	-0.057584151	0.102297179	-0.113328811	0.289987368	-0.073535597	0.337053875	-0.066730933
lh_S_collat_transv_post	0.259516451	0.078343128	0.185137069	-0.092016554	0.331491429	0.067501554	0.530067091	-0.043674201	0.241025405	-0.081452191	0.893179838	0.009344297	0.518965986	-0.044858008	0.213402271	-0.08642476	0.186238466	-0.091787407	0.194928737	-0.090013316
rh_S_collat_transv_post	0.392487248	0.059453794	0.45704814	-0.051719671	0.99482451	-0.000451392	0.220331126	-0.085136436	0.511484805	-0.045663117	0.623157446	0.034184572	0.04406769	0.139428178	0.327568408	0.068050051	0.534391157	0.043216487	0.544424169	0.042161543
lh_S_front_inf	0.49766544	0.047166592	0.165231614	-0.09634286	0.927027602	-0.00637324	0.444461357	0.053175588	0.679204139	-0.028772446	0.195653916	-0.089867902	0.970890607	0.002539382	0.561666582	-0.040370631	0.734707184	0.023578321	0.682739124	0.028437151
rh_S_front_inf	0.00220421	0.210633031	0.007524798	-0.184391073	0.43396163	0.05440805	0.712120204	0.025674734	0.519516504	-0.044798999	0.366879972	-0.062730403	0.807706058	0.016935754	0.411321166	-0.057125424	0.862903405	-0.012016121	0.870062265	-0.011382925
lh_S_front_middle	0.135983751	0.103472312	0.189879618	-0.091036863	0.333102637	-0.067277491	0.429011572	-0.054995013	0.25024119	-0.079882745	0.595996782	-0.036881065	0.108545283	-0.111326338	0.137618534	-0.103044511	0.216711766	-0.085805736	0.208224515	-0.087407187
rh_S_front_middle	0.486925531	-0.048350321	0.667292162	0.029907256	0.665441905	-0.030084227	0.621682408	0.034329674	0.93569726	0.005614308	0.159070781	-0.097760311	0.738962415	-0.023185797	0.768290789	-0.020499495	0.81905602	-0.015918074	0.872647383	-0.011154505
lh_S_front_sup	0.006248443	0.188576858	0.010772822	-0.176061897	0.349706197	-0.065007747	0.285466389	-0.074226599	0.069211007	-0.12594168	0.165133684	-0.096365079	0.459690707	-0.051416867	0.118818599	-0.108222206	0.245968261	-0.080605331	0.269443089	-0.076736735
rh_S_front_sup	0.208067108	0.087437328	0.231039865	-0.083200837	0.549939176	-0.041585748	0.290572742	-0.073446655	0.075610522	-0.123170195	0.77765749	-0.019648103	0.381710943	-0.060816304	0.331410285	-0.067512857	0.941706044	-0.005088701	0.974042683	-0.002264306
lh_S_interm_prim-Jensen	0.309103623	-0.070690506	0.199527616	0.08909771	0.852314111	-0.012954567	0.258619065	0.078490412	0.891154288	-0.009522577	0.083326191	-0.120070879	0.079677428	0.121506319	0.069169492	0.125960329	0.213093969	0.086482776	0.199139102	0.089174464
rh_S_interm_prim-Jensen	0.034749427	0.146130882	0.049941252	-0.135793933	0.098196012	0.114696338	0.808851943	-0.01683285	0.042350424	-0.140567258	0.225781061	0.08414323	0.558851137	0.040661221	0.555182444	-0.041040938	0.357324534	-0.063989082	0.387782382	-0.060045836
lh_S_intrapariet_and_P_trans	0.411862215	0.057059481	0.358499789	-0.063833151	0.100507081	0.113920279	0.348142666	0.065218532	0.897702725	-0.008946429	0.773829524	0.019995688	0.002704334	0.206476885	0.116211389	0.108989498	0.031560202	0.148777876	0.028363005	0.151670893
rh_S_intrapariet_and_P_trans	0.455826729	0.051859959	0.356924342	-0.064042252	0.294231879	-0.072893374	0.811103187	0.016630787	0.114557796	-0.109483128	0.038687553	-0.143132838	0.554828568	0.041077629	0.846105909	-0.013505829	0.802580633	-0.017396487	0.868566903	-0.011515109
lh_S_oc_middle_and_Lunatus	0.516899189	-0.045079832	0.805527114	-0.017131532	0.307006241	0.070996881	0.645848511	-0.031970458	0.731463531	-0.023878033	0.896899306	0.009017082	0.227304057	0.083868722	0.236530131	0.082232972	0.174074754	0.094375703	0.161573753	0.097179563
rh_S_oc_middle_and_Lunatus	0.383766253	0.060554657	0.36658126	-0.06276944	0.76128363	-0.021138407	0.798760261	-0.017740399	0.232396777	-0.082960137	0.170219761	-0.095223881	0.286221192	-0.074110725	0.18985307	-0.091042297	0.507756463	-0.046066628	0.53842485	-0.042791181
lh_S_oc_sup_and_transversal	0.010535808	0.176588326	0.003316994	-0.202246926	0.34718382	0.065348093	0.667857022	-0.029853268	0.035654766	-0.145417126	0.858630093	0.01239456	0.753668223	0.021834793	0.260075659	-0.078251525	0.741785391	-0.022925795	0.819749901	-0.01585597
rh_S_oc_sup_and_transversal	0.68393757	0.028323628	0.355566322	-0.064222958	0.642442965	0.032300661	0.739660713	0.023121452	0.270456935	-0.076574957	0.116570267	-0.10888309	0.636076589	0.032919897	0.641638359	-0.032378781	0.863333224	0.011978076	0.806229806	0.01706838
lh_S_occipital_ant	0.909900369	0.007874839	0.82490669	-0.015394813	0.270177198	0.076619553	0.778966892	-0.019529319	0.439067319	-0.053806644	0.832011992	-0.014760499	0.8396395	-0.014080917	0.997353924	0.000230782	0.377834227	0.061312169	0.34430548	0.065738382
rh_S_occipital_ant	0.529880567	0.043693987	0.413780433	-0.056826097	0.379288613	0.061125778	0.516865616	-0.045083439	0.296236025	-0.072592276	0.056482521	-0.132143671	0.964645906	0.003084467	0.837966534	-0.014229855	0.897940267	-0.008925541	0.921776007	-0.006833319
lh_S_oc-temp_lat	0.367571753	0.062640073	0.289947279	-0.073541692	0.593839809	0.037097532	0.410694833	-0.057201826	0.082431629	0.120418047	0.500577293	0.046847995	0.262230158	0.077899857	0.760238136	0.021233885	0.759368884	0.021313299	0.774355788	0.019947873
rh_S_oc-temp_lat	0.002365119	0.209209725	0.003509816	-0.201061878	0.891363746	0.009504139	0.354405266	-0.064377798	0.081751127	-0.120684178	0.49776534	-0.047155646	0.392758269	0.059419821	0.594709487	-0.037010211	0.173538922	-0.094492757	0.176123198	-0.093930661
lh_S_oc-temp_med_and_Lingual	0.230623666	0.083274866	0.09362307	-0.116275668	0.829009154	0.01502842	0.795869138	-0.018000945	0.279605699	0.075133392	0.511925782	-0.045615492	0.565011252	0.040026326	0.897592378	0.008956132	0.360970608	0.063506364	0.347731636	0.065274043
rh_S_oc-temp_med_and_Lingual	0.346977119	0.065376052	0.075482181	-0.123223871	0.010485141	0.176702218	0.772169993	0.02014653	0.295755259	-0.072664381	0.493392652	0.047635885	0.001459553	0.21878447	0.214331812	0.086250204	0.244756817	0.080811782	0.220316417	0.08513914
lh_S_orbital_lateral	0.009781664	0.178335942	0.004189136	-0.197308752	0.858528078	-0.012403599	0.434169159	0.054383526	0.463239422	-0.051011748	0.147494501	-0.100539511	0.477893679	-0.049356668	0.084414621	-0.119652491	0.50400205	-0.046474524	0.553045246	-0.041262703
rh_S_orbital_lateral	0.873481326	-0.011080844	0.826529027	-0.015249871	0.224517702	-0.084371938	0.065266655	0.127755721	0.724878866	-0.024487816	0.990098282	-0.000863616	0.616621072	0.034828702	0.851783183	0.013001679	0.219718425	0.085249184	0.192754394	0.090451694
lh_S_orbital_med-olfact	0.128359102	0.1055214	0.076528248	-0.122788516	0.895035901	0.009180987	0.984302469	0.001369173	0.369164618	-0.062432482	0.005125557	-0.192947788	0.836571083	0.014354137	0.710636088	-0.025813276	0.815617165	-0.016226048	0.858411798	-0.012413902
rh_S_orbital_med-olfact	0.238647838	0.081863866	0.199675521	-0.089068518	0.849662505	-0.013189918	0.220654281	0.085077059	0.345708121	-0.065547934	0.006950014	-0.1861908	0.711091064	0.025770793	0.816510088	-0.01614605	0.748034771	-0.022351338	0.803431347	-0.017319963
lh_S_orbital-H_Shaped	0.00010874	0.264510822	8.16E-05	-0.269074403	0.40383824	-0.058042756	0.486686987	-0.04837677	0.091655972	-0.116973971	0.275181674	-0.075826426	0.008215681	-0.182383156	0.001225324	-0.222156911	0.008887819	-0.180568852	0.010050003	-0.177700871
rh_S_orbital-H_Shaped	1.84E-06	0.322984344	1.49E-05	-0.294600188	0.276103549	-0.075681394	0.228164553	-0.083714199	0.056652698	-0.132053483	0.597208261	-0.03675964	0.01364954	-0.170374073	0.000653505	-0.233886528	0.006860693	-0.186482308	0.006969871	-0.18612645
lh_S_parieto_occipital	0.181936842	0.092688099	0.214098862	-0.086293898	0.126863475	0.105934287	0.68769194	-0.027968475	0.362010719	-0.063369218	0.821453315	0.015703563	0.096482318	0.115281201	0.498625405	0.04706145	0.987644308	-0.001077664	0.986396311	-0.001186525
rh_S_parieto_occipital	0.221095263	0.084996133	0.367374118	-0.062665869	0.577708451	-0.038727985	0.710519693	-0.025824145	0.9753741	0.002148126	0.887267151	-0.009864882	0.773273675	0.020046201	0.943940238	-0.004893344	0.335629249	0.066927521	0.306676038	0.07104524
lh_S_pericallosal	0.090340316	0.117447718	0.137877101	-0.102977205	0.09123301	0.117125677	0.936092697	-0.005579709	0.965384128	-0.00302002	0.558666737	0.040680278	0.051347475	0.134977076	0.487315494	0.048307097	0.23628902	0.082275144	0.233036013	0.082847087
rh_S_pericallosal	0.730128929	-0.024001477	0.619189975	0.034575197	0.234044401	0.082669195	0.525304925	0.044180473	0.634045997	-0.03311795	0.145804668	0.100958881	0.003953992	0.198541344	0.055703612	0.132559356	0.422741677	0.055744121	0.424970755	0.055477064
lh_S_postcentral	0.096709461	0.115203208	0.074959178	-0.12344337	0.89249486	0.009404579	0.72182428	0.024771323	0.115188396	-0.109294229	0.138794423	-0.102739196	0.746692183	-0.022474623	0.272044556	-0.076322449	0.64943212	-0.031623761	0.708340549	-0.026027764
rh_S_postcentral	0.023519791	0.156636418	0.013543657	-0.170563824	0.27302597	-0.076166858	0.62667182	-0.033839449	0.087926412	-0.118331455	0.063605512	-0.128546638	0.172267591	-0.094771561	0.034512151	-0.146320552	0.075999968	-0.12300777	0.082019439	-0.120579034
lh_S_precentral-inf-part	0.258392716	0.078527618	0.027251701	-0.152741976	0.984734894	-0.001331452	0.524646236	0.044250682	0.170376879	-0.095189035	0.141707748	-0.10199119	0.563365695	-0.040195599	0.17477234	-0.094223713	0.734611623	-0.023587145	0.817347747	-0.016071023
rh_S_precentral-inf-part	0.000285689	0.248492585	0.000772532	-0.230821307	0.99121299	-0.000766389	0.311616825	-0.070325181	0.068372176	-0.126320262	0.27251798	-0.076247346	0.385741128	-0.06030405	0.048166466	-0.136852671	0.189362254	-0.09114286	0.203498285	-0.088319411
lh_S_precentral-sup-part	4.83E-05	0.277215525	6.62E-05	-0.272349428	0.232289406	-0.082979147	0.549602719	-0.041620794	0.074999414	-0.12342644	0.004308415	-0.196707153	0.059713899	-0.130468149	0.002461698	-0.208397174	0.001850051	-0.214132532	0.00189491	-0.213657071
rh_S_precentral-sup-part	0.039504292	0.142543582	0.049013182	-0.136343584	0.110199777	-0.110811311	0.729568172	0.024053367	0.278556896	-0.075297016	0.740851761	0.023011749	0.486927464	-0.048350106	0.256809508	-0.078788481	0.722151687	-0.024740915	0.740176937	-0.023073897
lh_S_suborbital	0.436079919	0.054158045	0.530594505	-0.043618272	0.704948423	0.026345164	0.878758844	-0.01061497	0.163147544	-0.096817853	0.001422437	-0.219284205	0.368208421	-0.062557032	0.268074257	-0.076955816	0.063592835	-0.128552739	0.062851083	-0.128911447
rh_S_suborbital	0.480188391	-0.04910002	0.403461555	0.058089199	0.390645915	0.059684988	0.872786166	0.011142246	0.233342439	0.082792973	0.721378842	0.024812699	0.205175752	0.087993905	0.20402885	0.088216248	0.147079019	0.100642282	0.146591086	0.100763257
lh_S_subparietal	0.219420373	0.085304112	0.083080632	-0.120165878	0.862488677	0.012052833	0.723015938	0.024660672	0.285876406	-0.07416363	0.293746234	-0.072966541	0.387759789	0.060048689	0.888883591	0.009722508	0.693061645	0.027461767	0.652887728	0.031290184
rh_S_subparietal	0.160631676	0.097397349	0.107299387	-0.111718258	0.710606023	-0.025816083	0.98217337	-0.001554907	0.998116944	0.000164234	0.210441816	-0.086984353	0.447459134	-0.05282675	0.259593063	-0.078330571	0.594873624	0.036993737	0.541578103	0.042459811
lh_S_temporal_inf	0.587533443	0.037732482	0.847916043	-0.013345012	0.893292288	-0.009334401	0.389907223	0.059777921	0.270976668	-0.076492183	0.033458474	0.147176426	0.415808777	0.056580004	0.708871829	0.025978101	0.783282415	0.01913823	0.756397597	0.021584961
rh_S_temporal_inf	0.074882351	0.123475718	0.096740395	-0.115192598	0.911468712	0.007737197	0.966580144	-0.002915614	0.11353206	0.109792134	0.381916304	0.060790122	0.644755717	-0.032076337	0.148197214	-0.100366189	0.342146098	-0.066032543	0.340262166	-0.066290145
lh_S_temporal_sup	0.055521503	0.132657236	0.031917236	-0.148470526	0.633276489	0.033193073	0.139317821	-0.102603934	0.974238289	0.002247237	0.786174621	0.018876463	0.16253022	0.096959422	0.888890364	-0.009721912	0.83123914	0.014829434	0.838889003	0.014147723
rh_S_temporal_sup	0.202233255	0.088566169	0.1644411	-0.096522501	0.00555311	0.191190842	0.924525952	-0.006592367	0.186073431	-0.09182168	0.577335304	0.038765948	0.001630301	0.216625507	0.085101367	0.119390734	0.304468422	0.071369438	0.287533846	0.073909699
lh_S_temporal_transverse	0.550202208	-0.041558357	0.806091184	0.017080837	0.434420281	0.05435386	0.799647832	-0.017660461	0.628763216	0.03363446	0.586507744	0.037836047	0.107250748	0.111733631	0.242537424	0.08119186	0.332100408	0.067416784	0.34615659	0.065487144
rh_S_temporal_transverse	0.188171814	0.091387565	0.166357146	-0.096088193	0.433144035	0.054504732	0.606747892	-0.035807336	0.04737788	-0.137333565	0.428606475	-0.055043221	0.453834624	0.052089217	0.984581865	0.001344801	0.895164276	-0.009169694	0.946051322	-0.004708786
p-values not corrected for multiple comparisons
