## Supplementary material for "The impact of FreeSurfer versions on structural neuroimaging analyses of Parkinson’s disease": Table S1: Table_S24.csv

Table S24
Correlation between quality metrics and software variability in surface area across PD in PPMI (FreeSurfer 6 vs 5)
	cjv	cjv	cnr	cnr	fber	fber	qi_1	qi_1	qi_2	qi_2	rpve_gm	rpve_gm	snr_gm	snr_gm	snr_total	snr_total	snrd_gm	snrd_gm	snrd_total	snrd_total
	p	r	p	r	p	r	p	r	p	r	p	r	p	r	p	r	p	r	p	r
lh_G_and_S_frontomargin	0.046425944	0.137923058	0.090514425	-0.117384709	0.299144935	-0.072157647	0.950869272	0.004287708	0.410817497	0.057186858	0.967989923	0.002792555	0.693186019	-0.027450048	0.314606304	-0.069893125	0.588272415	-0.037657918	0.573312377	-0.039175964
rh_G_and_S_frontomargin	0.002853547	0.205372235	0.004495396	-0.195793612	0.776879817	-0.019718677	0.896667096	-0.009037505	0.301706446	-0.071777236	0.62812191	-0.033697287	0.532789143	-0.043385846	0.15616632	-0.098442883	0.192761638	-0.090450228	0.193841027	-0.090232166
lh_G_and_S_occipital_inf	0.193118211	0.090378093	0.104138988	-0.112728731	0.502447319	0.046643902	0.543345088	0.04227454	0.982455903	0.001530259	0.66229292	0.030385863	0.653037783	0.031275715	0.682137094	-0.028494208	0.683619824	0.028353719	0.661305456	0.030480567
rh_G_and_S_occipital_inf	0.328852909	0.067869996	0.416764507	-0.056464292	0.719122547	0.025022421	0.957224332	0.003732525	0.856518716	-0.012581675	0.183031672	0.092457386	0.708047515	0.026055161	0.546766426	-0.041916651	0.763843152	-0.020904828	0.782931392	-0.019170018
lh_G_and_S_paracentral	0.540979956	0.042522595	0.609344304	-0.035549303	0.049328895	-0.136155637	0.674961685	-0.029175722	0.237433861	-0.082075174	0.245435172	0.080696091	0.708371877	0.026024835	0.817153014	-0.016088463	0.946773472	0.004645661	0.957711664	0.003689962
rh_G_and_S_paracentral	0.031483026	0.148844701	0.015228307	-0.167687698	0.196075606	-0.089783524	0.537410855	-0.042897945	0.126552432	-0.106020626	0.393010823	-0.059388175	0.075875745	-0.123059506	0.018003907	-0.163505573	0.136724696	-0.103277931	0.151623938	-0.099529815
lh_G_and_S_subcentral	0.049221667	0.136219358	0.013560694	-0.170533206	0.055405891	0.132719513	0.364097743	0.063094765	0.219003266	-0.08538107	0.2327922	-0.08289018	0.528924694	0.04379544	0.57083448	-0.039429184	0.941291838	-0.005124923	0.995675227	0.000377194
rh_G_and_S_subcentral	0.149374548	0.100077196	0.04263703	-0.140374487	0.653156313	-0.031264287	0.198336298	0.089333409	0.252235971	-0.079548341	0.141262063	-0.102104856	0.877005316	-0.01076971	0.490358943	-0.047970398	0.949143801	0.004438492	0.888027571	0.0097979
lh_G_and_S_transv_frontopol	0.075805794	0.123088669	0.147175628	-0.100618366	0.13428475	0.103921115	0.827252529	0.015185254	0.863145218	-0.011994717	0.971905033	-0.002450851	0.514982125	-0.045285993	0.336955743	-0.066744458	0.463512174	-0.050980681	0.468687731	-0.050393096
rh_G_and_S_transv_frontopol	0.208212757	0.087409438	0.297647317	-0.072381059	0.205732594	-0.087886277	0.407524296	0.057589637	0.192838865	-0.090434596	0.936685458	0.005527847	0.202569089	0.088500553	0.692038962	0.02755816	0.7150714	-0.025399541	0.702643315	-0.026561163
lh_G_and_S_cingul-Ant	9.41E-07	0.331530429	6.91E-06	-0.305402862	0.075196657	-0.123343549	0.148119281	-0.10038538	0.037111092	-0.14430054	0.50594775	-0.046262937	0.082355829	-0.120447603	0.006322225	-0.188314967	0.024340558	-0.15573654	0.023832589	-0.156290329
rh_G_and_S_cingul-Ant	0.085954668	0.119067845	0.030008544	-0.150149024	0.171218375	-0.095002807	0.517035524	0.045065185	0.081875351	-0.120635464	0.631791843	-0.033338121	0.597582178	0.036722186	0.743669258	-0.022752464	0.583228562	0.038167711	0.525517556	0.044157818
lh_G_and_S_cingul-Mid-Ant	0.798997154	0.017719061	0.660280516	-0.030578925	0.101677081	0.113532765	0.1972195	-0.089555301	0.073987131	-0.123854651	0.493376896	-0.04763762	0.283552168	0.074521388	0.541530058	0.042464852	0.892383641	0.009414367	0.861515791	0.012138967
rh_G_and_S_cingul-Mid-Ant	0.218111397	0.085545974	0.242440159	-0.081208572	0.631080502	0.033407669	0.70141976	0.026675919	0.782436068	-0.019214881	0.697489407	-0.027045032	0.526730841	0.044028639	0.744954274	0.022634313	0.855971284	0.012630204	0.857217915	0.0125197
lh_G_and_S_cingul-Mid-Post	0.003177333	0.203144806	0.002497857	-0.20810039	0.578414312	0.038656204	0.178697008	-0.093376876	0.01228367	-0.172927883	0.578163588	-0.038681696	0.674005718	-0.029266728	0.116611929	-0.108870754	0.269032545	-0.076802362	0.28483145	-0.074324232
rh_G_and_S_cingul-Mid-Post	0.002187131	0.210789609	0.004570037	-0.195438451	0.155331176	-0.098640916	0.932991052	0.005851131	0.062904403	-0.128885546	0.040746808	-0.14166653	0.084731087	-0.119531657	0.019905091	-0.160954167	0.060839008	-0.129902288	0.067747937	-0.126604461
lh_G_cingul-Post-dorsal	0.186485133	0.091736224	0.037365722	-0.14410913	0.393907101	0.059275966	0.200725689	0.0888617	0.207421777	-0.087561066	0.920931997	-0.006907288	0.88276708	-0.010261459	0.293647918	-0.072981363	0.943275848	0.004951434	0.864422582	0.01188167
rh_G_cingul-Post-dorsal	0.01406872	0.169635307	0.018532788	-0.162773176	0.299566266	0.072094927	0.736477193	-0.023414956	0.793712172	-0.018195492	0.836865079	-0.014327949	0.640631698	0.032476576	0.345835459	-0.065530668	0.651223763	-0.03145072	0.658838501	-0.030717409
lh_G_cingul-Post-ventral	0.162083199	0.097296941	0.09221461	-0.117056278	0.911136757	-0.0077852	0.226485286	-0.084219581	0.404676762	-0.058080025	0.386527627	-0.060350499	0.053458549	-0.13410718	0.022844989	-0.157774455	0.014261574	-0.169707322	0.014294148	-0.169651265
rh_G_cingul-Post-ventral	0.660159422	-0.030590549	0.646147836	0.031941469	0.033625389	0.147039334	0.53991634	0.042634323	0.093807822	-0.116210685	0.988314363	-0.001019218	0.620664338	0.03442991	0.775924915	0.019805362	0.916879684	0.00726254	0.896773944	0.009028107
lh_G_cuneus	0.142187568	0.101869123	0.161417701	-0.097215573	0.062844048	0.128914866	0.604671218	-0.036014069	0.609860705	-0.035498041	0.188152538	0.091391536	0.040206637	0.142045013	0.730342365	0.023981731	0.917736431	-0.007187417	0.946381843	-0.004679894
rh_G_cuneus	0.814524367	0.016323982	0.992564128	-0.000648541	0.505757579	-0.046283599	0.916396873	0.007304879	0.953403394	-0.004066295	0.986113571	0.001211188	0.869470979	0.011435187	0.864997431	0.011830806	0.266414443	0.077222496	0.236848111	0.082177402
lh_G_front_inf-Opercular	0.354102414	0.064418239	0.036984126	-0.144396397	0.587834813	-0.037702068	0.639808203	0.032556624	0.17949464	-0.093206453	0.006431485	-0.187932123	0.396517224	-0.058950067	0.188477557	-0.091324609	0.774313441	-0.01995172	0.851122777	-0.013060288
rh_G_front_inf-Opercular	0.08658896	0.118829491	0.063260835	-0.128712866	0.362391707	-0.063319043	0.287233554	0.073955633	0.231092432	-0.083191494	0.958998343	-0.00357759	0.799226341	-0.017698419	0.335164609	-0.066991753	0.687207642	-0.028014247	0.725933529	-0.024390023
lh_G_front_inf-Orbital	0.658616225	0.030738767	0.155718507	-0.098548971	0.123422386	0.106898733	0.370128325	0.062307155	0.14954501	-0.100035497	0.471738489	-0.050048412	0.296647098	0.072530685	0.772019009	0.020160258	0.368444723	0.062526234	0.320998344	0.068978213
rh_G_front_inf-Orbital	0.091857836	0.116901764	0.031183152	-0.149105687	0.230643743	-0.083271292	0.338759618	0.06649625	0.360345833	-0.063588864	0.378501514	-0.061226597	0.742671408	0.022844257	0.726201706	-0.024365164	0.983424798	0.001445736	0.963727721	0.003164628
lh_G_front_inf-Triangul	0.445924875	0.053005119	0.055500879	-0.132668337	0.861552168	0.012135746	0.472293569	0.049985828	0.306214027	-0.071112961	0.105659302	-0.112239671	0.596512082	-0.036829404	0.258061466	-0.078582106	0.769103169	-0.020425534	0.841258462	-0.013936847
rh_G_front_inf-Triangul	0.418229785	0.05628719	0.090314048	-0.117457233	0.886614408	-0.009922386	0.219335326	0.085319795	0.434511966	-0.054343031	0.291006942	-0.073380759	0.419031463	-0.056190448	0.236722529	-0.082199343	0.97605312	-0.002088877	0.947278717	0.004601499
lh_G_front_middle	1.84E-05	0.291553512	6.77E-05	-0.272022206	0.371444379	-0.06213633	0.261458604	-0.078025565	0.033725434	-0.146957441	0.207006988	-0.087640747	0.024305971	-0.155773929	0.003834803	-0.199191565	0.066247561	-0.127296395	0.069457215	-0.125831273
rh_G_front_middle	0.003433937	0.201521023	0.006464396	-0.18781794	0.459174163	-0.05147598	0.385225049	-0.060369464	0.027775663	-0.152232409	0.050234413	-0.135622075	0.298648031	-0.072231692	0.05703907	-0.131849547	0.132127546	-0.104497282	0.151956649	-0.099449373
lh_G_front_sup	0.033001246	0.147554957	0.033078833	-0.147490412	0.029729367	-0.150402115	0.965771001	0.002986247	0.033902588	-0.146812933	0.987899436	-0.001055411	0.587175715	0.037768592	0.671080424	-0.029545519	0.286847878	-0.074014674	0.304472062	-0.071368903
rh_G_front_sup	0.035118617	0.145837937	0.118482116	-0.10832049	0.221975445	-0.084834951	0.409046508	0.057403223	0.960765127	0.003423303	0.289584429	-0.07359689	0.982472303	-0.001528829	0.506085476	-0.046247976	0.977283766	0.001981499	0.969976674	0.002619147
lh_G_Ins_lg_and_S_cent_ins	0.336510489	0.066805854	0.156372986	-0.098394	0.40001292	-0.058515601	0.495777485	0.047373688	0.707350489	-0.026120347	0.047020111	-0.137553946	0.762525937	-0.021025006	0.298655235	-0.072230618	0.211549956	-0.086774232	0.204481806	-0.088128329
rh_G_Ins_lg_and_S_cent_ins	0.039371265	0.142638853	0.068828085	-0.126114034	0.795372738	-0.018045705	0.997994256	-0.000174934	0.535554942	-0.043093615	0.663050488	-0.030313245	0.01084455	-0.175904599	0.01659295	-0.165555256	0.036602548	-0.144686167	0.036741485	-0.144580365
lh_G_insular_short	0.000377502	0.243671496	2.78E-05	-0.285554029	0.647395887	0.03182066	0.876541735	-0.010810627	0.01394368	-0.169853635	0.008282468	-0.182197096	0.027400548	-0.152596371	0.000531314	-0.237624554	0.027131356	-0.152860199	0.034609598	-0.146242523
rh_G_insular_short	0.51754188	-0.045010805	0.557610514	0.040789492	0.258515933	0.078507362	0.128256242	-0.105549677	0.530513406	-0.04362687	0.587417644	0.03774417	0.525379714	0.044172504	0.656500422	0.030942206	0.258821814	0.078457105	0.2400922	0.081613435
lh_G_occipital_middle	0.50416376	0.046456923	0.499158929	-0.047003061	0.061074268	0.129785057	0.403661346	0.058064562	0.695481113	-0.02723393	0.141988619	0.101919698	0.092756945	0.11658168	0.237935936	0.08198769	0.047956236	0.136980228	0.044108186	0.139401769
rh_G_occipital_middle	0.314115623	-0.069963856	0.332190219	0.067404291	0.014329016	0.169186208	0.663031681	-0.030315047	0.700634255	-0.026749629	0.071800161	0.12479626	0.111280322	0.110478213	0.102381901	0.113301021	0.01801557	0.163489221	0.01535347	0.16748531
lh_G_occipital_sup	0.354410705	-0.064377072	0.392908469	0.059400999	0.369653843	0.062368834	0.744985614	0.022631432	0.273952821	0.076020266	0.146578389	0.100766409	0.087108925	0.118635141	0.114381547	0.109536069	0.062323819	0.129168548	0.061741233	0.129454711
rh_G_occipital_sup	0.567518759	-0.039768837	0.959546226	0.003529744	0.083826902	0.119877866	0.471439351	0.050082155	0.861297091	0.012158332	0.960153702	0.003476695	0.890822071	-0.009551824	0.928413376	-0.006251883	0.27387585	0.076032427	0.233821691	0.082708437
lh_G_oc-temp_lat-fusifor	0.477888535	0.049357244	0.166483623	-0.096059657	0.651581573	-0.031416185	0.323804469	0.068580299	0.615123359	0.034976711	0.381373184	-0.060859384	0.868499826	-0.01152104	0.57840179	-0.038657477	0.528056937	0.043887621	0.504058458	0.046468384
rh_G_oc-temp_lat-fusifor	0.240171516	0.081599713	0.037144651	-0.144275249	0.464299854	-0.050891023	0.951173041	0.004261165	0.201941618	-0.088623215	0.055431061	-0.132705945	0.487751297	-0.048258815	0.159559283	-0.097646431	0.314284848	-0.069939454	0.350763277	-0.064865575
lh_G_oc-temp_med-Lingual	0.509109937	0.045919967	0.099869643	-0.114132907	0.934575928	-0.005712429	0.178078619	0.093509388	0.324275082	-0.068513784	0.239796702	-0.081664583	0.921926461	-0.006820134	0.466234714	-0.050671141	0.742652637	0.022845984	0.662924356	0.030325333
rh_G_oc-temp_med-Lingual	0.080828014	0.121048056	0.012727674	-0.172071477	0.87847218	0.010640263	0.731040548	0.023917149	0.070010308	-0.125584405	0.107382725	-0.111691931	0.589813014	-0.037502608	0.159690748	-0.097615828	0.841822221	-0.013886693	0.916657752	-0.007282002
lh_G_oc-temp_med-Parahip	0.570962975	0.03941604	0.305419062	-0.071229643	0.026638553	0.153349048	0.518884592	0.044866735	0.432197757	-0.054616761	0.787028681	-0.018799215	0.043607007	0.139730047	0.431288425	0.054724549	0.268364135	0.076909358	0.230184184	0.083353138
rh_G_oc-temp_med-Parahip	0.026304341	0.153685011	0.025179551	-0.154843271	0.449451567	0.052595629	0.357337283	-0.063987389	0.004783669	-0.194450025	0.02893733	-0.151131357	0.907125068	-0.008118484	0.369129314	-0.062437077	0.191942925	-0.090616222	0.209410668	-0.08718059
lh_G_orbital	0.000196043	0.254860363	0.000550971	-0.236972723	0.659220835	-0.03068068	0.555725983	-0.040984604	0.094632013	-0.115922026	0.40300756	-0.058145208	0.918775213	-0.007096343	0.129634063	-0.105172352	0.280438922	-0.075003697	0.287460353	-0.073920938
rh_G_orbital	9.27E-05	0.267059678	0.000176901	-0.256569704	0.324105893	-0.06853769	0.532810476	-0.04338359	0.024854314	-0.155186466	0.076423906	-0.122831724	0.121257512	-0.107516216	0.006954731	-0.186175499	0.024888397	-0.155150321	0.028781276	-0.151277046
lh_G_pariet_inf-Angular	0.047939793	0.136990224	0.072649174	-0.124427983	0.406814174	-0.057676741	0.721750973	-0.024778131	0.148227126	-0.100358825	0.877032887	0.010767276	0.750395697	0.022134712	0.71248641	-0.025640565	0.542866269	-0.042324715	0.54442991	-0.042160942
rh_G_pariet_inf-Angular	0.861996765	-0.012096382	0.839948505	0.014053414	0.108416835	0.11136658	0.487586923	0.048277023	0.942905399	-0.004983825	0.983831147	0.001410289	0.134901152	0.103757787	0.325967261	0.068275131	0.335262182	0.06697826	0.324600085	0.068467886
lh_G_pariet_inf-Supramar	0.844473601	0.01365091	0.672677248	-0.029393278	0.490928551	-0.047907506	0.677750081	0.028910556	0.867552543	0.011604799	0.18864356	-0.091290458	0.720491059	-0.024895191	0.79122434	-0.018420058	0.419386382	0.056147653	0.394724208	0.059173803
rh_G_pariet_inf-Supramar	0.72209685	0.024746008	0.709942575	-0.02587805	0.534548543	-0.043199863	0.101385852	0.113628892	0.356700034	-0.06407207	0.443458309	0.053292605	0.834412588	-0.014546467	0.825064091	-0.015380747	0.833406664	-0.014636136	0.844556008	-0.013643584
lh_G_parietal_sup	0.184432753	0.092163613	0.196290834	-0.08974051	0.933470564	0.005809164	0.414674216	0.05671757	0.454084695	-0.052060407	0.696488929	-0.027139111	0.638701867	0.032664234	0.688492892	-0.027892801	0.648097678	-0.03175277	0.676210721	-0.029056892
rh_G_parietal_sup	0.643584998	0.032189849	0.245952055	-0.080608088	0.912985914	-0.007604071	0.548879454	0.041696168	0.594773071	-0.037003829	0.095497418	-0.115621078	0.681524947	-0.028552242	0.385242905	-0.060367199	0.804294613	0.017242331	0.723193057	0.024644231
lh_G_postcentral	0.389344675	-0.059848765	0.906609287	0.008163775	0.674157489	-0.029252276	0.425196901	0.055450016	0.776008293	-0.019797792	0.14480212	-0.101209435	0.824253612	0.015453178	0.833395084	0.014637168	0.620449555	0.034451066	0.566193386	0.039904868
rh_G_postcentral	0.013640208	0.170390745	0.003039927	-0.204063734	0.239582487	-0.08170169	0.474367217	-0.049752387	0.217438263	-0.085670754	0.071244528	-0.1250392	0.232426858	-0.082954812	0.050495163	-0.135469917	0.123739623	-0.106808955	0.130463342	-0.104946737
lh_G_precentral	0.538139299	0.042821236	0.138938424	-0.102701943	0.544848182	-0.042117172	0.351858782	0.064718519	0.460364626	-0.0513398	0.23754604	-0.082055616	0.785698452	-0.018919542	0.445427373	-0.053063032	0.687589094	0.027978194	0.631941896	0.033323454
rh_G_precentral	0.00698408	0.186080504	0.016753067	-0.165315181	0.626524972	-0.033853854	0.490444996	-0.047960894	0.275481257	-0.075779259	0.441917857	-0.05347261	0.348771918	-0.065133629	0.204117184	-0.088199091	0.726878651	-0.024302427	0.746091308	-0.022529822
lh_G_precuneus	0.052925138	0.134082469	0.03651602	-0.144752231	0.538698787	-0.042762355	0.805919041	-0.017096307	0.395044559	-0.059133785	0.229253004	-0.083519331	0.603715943	-0.036109273	0.180784353	-0.09293207	0.345147268	-0.065624027	0.377323086	-0.06137778
rh_G_precuneus	0.283889299	0.074469373	0.167696947	-0.095786717	0.550913749	-0.041484293	0.423486515	0.055654794	0.650411543	-0.031529142	0.593022048	-0.037179693	0.413082092	-0.056910988	0.196020299	-0.089794584	0.59312144	0.037169704	0.526243017	0.04408056
lh_G_rectus	0.078317198	0.122055023	0.135434937	-0.103616812	0.027773973	-0.152234039	0.505631439	-0.046297306	0.34402244	-0.065776872	0.780578088	-0.019383235	0.25210444	-0.079570334	0.304317767	-0.071391619	0.462038929	-0.051148602	0.48090828	-0.049019642
rh_G_rectus	0.161703137	0.097149727	0.205436726	-0.087943437	0.150192347	0.099877471	0.232441926	-0.082952145	0.063419388	-0.128636309	0.533139751	-0.04334876	0.77597019	-0.019801252	0.325805732	-0.068297877	0.335370935	-0.066963223	0.349805335	-0.064994402
lh_G_subcallosal	0.059154679	-0.130752674	0.041263475	0.141308446	0.449115542	-0.052634567	0.301849564	0.071756045	0.02164187	0.158801812	0.000711083	0.232344643	0.031680787	0.148673742	0.077922185	0.122215809	0.112928388	0.109975014	0.118811071	0.108224403
rh_G_subcallosal	0.57244372	-0.039264674	0.452686523	0.052221601	0.556291828	-0.040925987	0.268282443	-0.076922447	0.641412941	0.032400674	0.447110723	0.052867225	0.579119501	0.038584532	0.545128232	0.042087876	0.419121884	0.056179544	0.421824436	0.055854249
lh_G_temp_sup-G_T_transv	0.714228155	0.025478132	0.219493926	-0.085290552	0.699991031	-0.026810009	0.870715759	-0.011325171	0.990663294	-0.000814334	0.498950619	0.047025855	0.721108015	0.024837861	0.606695528	-0.035812545	0.586999393	-0.037786395	0.58299962	-0.038190899
rh_G_temp_sup-G_T_transv	0.781286017	0.019319075	0.900832589	-0.008671273	0.559795746	0.040563647	0.639767491	0.032560583	0.871284403	0.011274922	0.717035576	-0.025216605	0.243616991	0.081006679	0.864924036	0.0118373	0.504298359	0.046442274	0.486242108	0.048426116
lh_G_temp_sup-Lateral	0.308838054	0.070729223	0.312803802	-0.070153309	0.283465038	0.074534837	0.512022531	-0.045605046	0.163007813	-0.096849862	0.804166917	0.017253813	0.093998197	0.116143831	0.560184048	0.04052356	0.937707366	-0.005438444	0.95765212	-0.003695162
rh_G_temp_sup-Lateral	0.027563841	0.152437412	0.012847922	-0.171844062	0.079612644	0.121532281	0.437503107	-0.053990468	0.036024308	-0.14513019	0.726948151	-0.024295987	0.036097621	0.145073562	0.919457192	0.007036558	0.451017697	-0.052414364	0.471554332	-0.050069184
lh_G_temp_sup-Plan_polar	0.064149518	0.128285777	0.099214185	-0.11435267	0.546317828	-0.041963513	0.822476154	0.015612084	0.654383349	-0.031146031	0.664310082	0.030192578	0.459770497	-0.051407739	0.279715132	-0.075116344	0.101629432	-0.113548478	0.095939053	-0.115468333
rh_G_temp_sup-Plan_polar	0.005059801	0.193229583	0.003087798	-0.203739398	0.781817561	-0.019270912	0.653948356	-0.031187943	0.032650063	-0.147848734	0.281986798	-0.074763449	0.038505931	-0.143265298	0.009287682	-0.179546461	0.063800437	-0.128452958	0.072518843	-0.124484288
lh_G_temp_sup-Plan_tempo	0.221651633	0.084894195	0.136338524	-0.103379139	0.407853367	0.057549303	0.345342026	-0.065597594	0.109207609	0.111119428	0.863331973	0.011978187	0.567394927	0.03978154	0.90232112	-0.008540459	0.887209683	0.009869944	0.890125514	0.009613149
rh_G_temp_sup-Plan_tempo	0.089247642	0.11784538	0.102938028	-0.113119056	0.270207861	0.076614663	0.795845321	0.018003092	0.060084985	-0.130280553	0.901291439	0.008630945	0.330993066	0.067571001	0.756406977	-0.021584103	0.545512389	-0.042047701	0.580689477	-0.038425113
lh_G_temporal_inf	0.06034716	0.130148589	0.076482964	-0.122807262	0.137555327	0.103060979	0.58518931	0.037969294	0.568167314	-0.039702327	0.428563395	0.055048349	0.045399758	0.138569953	0.456526533	0.051779556	0.409490634	0.057348911	0.407314451	0.057615367
rh_G_temporal_inf	0.001647872	0.21641522	0.000638929	-0.234296741	0.397054549	0.058883136	0.576131492	-0.038888499	0.012903197	-0.171740151	0.393685667	-0.059303674	0.28214207	0.074739398	0.389285923	-0.059856167	0.139736714	-0.102495959	0.153593039	-0.099055659
lh_G_temporal_middle	0.054252596	0.133346721	0.103746242	-0.112855984	0.756501905	0.021575419	0.312652199	-0.070175237	0.122058161	-0.107286859	0.83543252	-0.014455574	0.126760929	0.105962734	0.483355408	0.048746898	0.670547076	0.0295964	0.649101355	0.031655728
rh_G_temporal_middle	0.007204537	0.185378095	0.001031708	-0.225425275	0.07971501	0.121491267	0.932657037	0.005880366	0.23226784	-0.082982966	0.755715162	-0.021647401	0.063754638	0.128474948	0.918908779	-0.007084633	0.65424688	0.031159178	0.589430957	0.037541106
lh_Lat_Fis-ant-Horizont	0.175801455	0.094000308	0.02148596	-0.158988799	0.099397046	0.114291245	0.91585962	-0.007351995	0.982191491	-0.001553326	0.139100908	-0.102659944	0.621061347	-0.034390814	0.279029835	-0.075223181	0.503791463	0.04649745	0.452230945	0.052274184
rh_Lat_Fis-ant-Horizont	0.099819009	0.114149843	0.008069042	-0.182796434	0.803154924	0.017344826	0.607942983	0.035688507	0.08770993	-0.118411655	0.259255534	-0.078385915	0.770085484	-0.020336133	0.137867857	-0.102979609	0.581099536	-0.038383507	0.648232179	-0.031739762
lh_Lat_Fis-ant-Vertical	0.040994436	0.141494434	0.023891643	-0.156225429	0.606920071	-0.03579021	0.253754329	-0.079295029	0.296953285	-0.072484846	0.016750245	-0.165319396	0.520203533	-0.044725403	0.216734799	-0.085801451	0.347172153	-0.06534967	0.351705898	-0.064739024
rh_Lat_Fis-ant-Vertical	0.512724813	0.045529252	0.458948281	-0.051501841	0.222832833	-0.084678378	0.853906942	0.012813261	0.736816479	0.023383656	0.641655343	0.032377131	0.452691381	-0.05222104	0.287204815	-0.073960031	0.421877031	-0.05584793	0.426820477	-0.055256073
lh_Lat_Fis-post	0.882307461	-0.010301982	0.860916869	0.012192001	0.783343496	0.019132699	0.35913222	0.063749373	0.949020223	-0.004449292	0.193878905	-0.09022453	0.036358228	0.144873048	0.222521479	0.084735187	0.015647819	0.16701497	0.014300951	0.169234285
rh_Lat_Fis-post	0.028635932	0.151413345	0.020391231	-0.160335819	0.810744894	0.016662937	0.949937757	0.004369108	0.296200977	-0.07259753	0.131601884	-0.104638776	0.311821802	-0.07029547	0.077076038	-0.122562455	0.392972529	-0.059392972	0.42440069	-0.055545284
lh_Pole_occipital	0.959659874	0.003519819	0.497518219	-0.047182727	0.963289817	0.00320286	0.652164658	-0.031359924	0.606051536	-0.035876623	0.740450333	0.023048717	0.386047301	-0.060265267	0.401231364	-0.058364698	0.555521806	-0.041005762	0.58843938	-0.037641077
rh_Pole_occipital	0.672196474	0.0294391	0.324204516	-0.068523754	0.899424424	-0.008795052	0.385528708	-0.060330968	0.053877489	-0.133553099	0.725522484	0.024428131	0.687267288	0.028008609	0.930090937	-0.006104998	0.720786761	-0.024867711	0.778676435	-0.019555663
lh_Pole_temporal	0.089457425	0.117768732	0.187912097	-0.091441102	0.057896371	-0.131401086	0.123040779	0.107006965	0.716154977	-0.025298599	0.024357254	-0.155718507	0.02581346	-0.154185163	0.060784157	-0.129929675	0.06797327	-0.126501628	0.06922977	-0.125933255
rh_Pole_temporal	0.001359865	0.22015437	0.003201059	-0.202989784	0.746498446	0.022492419	0.441437722	-0.053528787	0.011861992	-0.173766813	0.104011161	-0.112770106	0.991926356	0.000704168	0.287435125	-0.073924796	0.113899675	-0.109681139	0.116227168	-0.108984814
lh_S_calcarine	0.228406362	0.083670851	0.294205503	-0.072897345	0.540559491	0.04256675	0.954670165	-0.003955629	0.767615046	-0.020561034	0.158067963	-0.097994914	0.75677661	0.02155029	0.552064668	-0.041364592	0.960947102	0.003407413	0.929197079	0.00618326
rh_S_calcarine	0.235098478	0.082483819	0.206985682	-0.087644843	0.977720856	0.001943362	0.939446929	-0.005286277	0.472071116	-0.050010904	0.800425348	-0.017590454	0.994443222	-0.000484647	0.51027354	-0.045794042	0.748537684	0.022305175	0.688904366	0.027853937
lh_S_central	0.003041109	0.204055674	0.002328184	-0.209528462	0.326839012	-0.068152497	0.775732064	0.019822873	0.620700961	-0.034426303	0.037732129	-0.143835621	0.120499065	-0.107734572	0.018300026	-0.163093237	0.262557545	-0.077846594	0.302386438	-0.071676609
rh_S_central	0.015021013	0.168026114	0.041792511	-0.140945674	0.628060745	-0.033703281	0.471717364	-0.050050794	0.417800135	-0.056339083	0.503103223	-0.046572412	0.221577384	-0.084907789	0.09129603	-0.117103038	0.603212723	-0.036159452	0.626321672	-0.033873798
lh_S_cingul-Marginalis	0.383879903	0.060540213	0.268310236	-0.076917994	0.360965688	-0.063507014	0.760433306	0.021216059	0.160023921	-0.097538357	0.651452794	-0.031428614	0.972827984	-0.002370306	0.471982439	-0.050020902	0.457977757	-0.051613038	0.480623021	-0.049051484
rh_S_cingul-Marginalis	0.182833646	0.09249904	0.076335022	-0.122868569	0.037474577	-0.144027638	0.964296132	0.003115003	0.256257839	-0.078879638	0.4541077	-0.052057758	0.114428735	-0.109521889	0.039838408	-0.142305482	0.43968912	-0.053733674	0.467579298	-0.050518636
lh_S_circular_insula_ant	0.297503702	0.072402522	0.050610804	-0.135402645	0.14537863	0.101065195	0.730477172	0.023969259	0.465452076	-0.050760021	0.321245853	-0.068943025	0.624442036	0.034058325	0.635459513	-0.032980055	0.497264992	0.047210484	0.441746895	0.053492609
rh_S_circular_insula_ant	0.006761543	0.186809881	0.004376522	-0.196370342	0.55545003	-0.041013201	0.45095378	-0.052421755	0.229256265	-0.083518748	0.444362771	-0.053187082	0.658700759	-0.030730644	0.143355553	-0.101573292	0.174711058	-0.094237047	0.181669082	-0.092744679
lh_S_circular_insula_inf	0.02186981	0.158530522	0.015388236	-0.167429349	0.160730023	0.097374569	0.794791176	-0.018098154	0.124894038	-0.106483753	0.901196161	0.008639319	0.735917999	0.023466554	0.319411837	-0.069204181	0.579086785	-0.038587856	0.637593147	-0.032772153
rh_S_circular_insula_inf	0.021339034	0.159166087	0.003037463	-0.204080554	0.041067858	0.141443576	0.98153714	0.001610411	0.239973671	-0.081633946	0.957216114	-0.003733243	0.354318722	0.064389353	0.600247842	-0.036455476	0.87510403	0.010937548	0.825155259	0.015372601
lh_S_circular_insula_sup	0.037320501	0.144143043	0.003995636	-0.19831832	0.050732711	0.135331866	0.952827248	-0.004116631	0.102152456	-0.113376324	0.091111685	-0.117169297	0.37991036	0.06104623	0.513005809	-0.04549894	0.642117099	-0.032332294	0.70227346	-0.026595844
rh_S_circular_insula_sup	0.04918358	0.13624202	0.004508508	-0.195730838	0.479449962	-0.049182535	0.882351508	0.010298098	0.175334101	-0.094101643	0.157846961	-0.098046766	0.157589113	-0.098107333	0.03510656	-0.145847463	0.637446261	-0.032786456	0.708087282	-0.026051443
lh_S_collat_transv_ant	0.318439431	0.069343043	0.177225666	-0.093692724	0.741458271	-0.022955907	0.465219604	-0.050786438	0.25384025	-0.079280726	0.640449848	0.032494249	0.882665251	0.010270436	0.57363701	-0.039142827	0.494160925	-0.047551345	0.519612638	-0.044788698
rh_S_collat_transv_ant	0.03665528	0.144645971	0.065522936	-0.127635171	0.50001791	0.046909123	0.568794412	-0.039638051	0.105161474	-0.1123992	0.52958192	-0.043725674	0.579328432	0.038563305	0.614065052	-0.035081392	0.533575699	-0.043302663	0.564051213	-0.040125053
lh_S_collat_transv_post	0.720116596	0.024929997	0.448931673	-0.052655881	0.157651178	0.098092747	0.87673667	0.010793421	0.716820057	-0.025236669	0.877749855	-0.010704002	0.848062847	-0.013331972	0.466896696	-0.050596028	0.539161202	-0.042713713	0.560159833	-0.040526059
rh_S_collat_transv_post	0.493780555	0.047593192	0.530987569	-0.043576609	0.777604865	-0.019652878	0.139636515	-0.102521764	0.34935558	-0.065054963	0.924281516	-0.006613782	0.467155274	0.050566703	0.875987732	0.010859531	0.852530388	-0.012935377	0.841301836	-0.013932988
lh_S_front_inf	0.208524149	0.087349859	0.022827123	-0.157417153	0.733310125	-0.023707355	0.435942953	0.054174189	0.159125723	-0.097747489	0.086810408	-0.118746606	0.258306947	-0.078541721	0.088699222	-0.118046438	0.560024225	-0.040540058	0.634666426	-0.033057409
rh_S_front_inf	0.012419039	0.172663934	0.015974925	-0.166501269	0.712181023	0.025669059	0.308777501	0.070738054	0.407532826	-0.057588591	0.555986864	-0.040957575	0.93829514	-0.005387026	0.296614063	-0.072535633	0.787068997	0.018795569	0.754985311	0.021714199
lh_S_front_middle	0.067956922	0.126509079	0.102411641	-0.113291271	0.210883654	-0.086900479	0.502420991	-0.046646773	0.174163583	-0.094356324	0.956527192	-0.003793416	0.02257497	-0.157706442	0.039930021	-0.142240491	0.179193757	-0.093270674	0.17629947	-0.093892544
rh_S_front_middle	0.404889331	0.057913298	0.298819369	-0.072206151	0.523896178	-0.044330685	0.382160991	0.060758938	0.215009308	-0.086123321	0.403746331	-0.058054085	0.661527562	0.030459261	0.865770667	-0.011762398	0.91213279	-0.007678924	0.977934276	-0.001924742
lh_S_front_sup	0.000472661	0.239711295	0.00132542	-0.220649157	0.064385236	-0.128173308	0.313869473	-0.069999366	0.069889177	-0.125638334	0.070943063	-0.125171655	0.187923041	-0.091438845	0.033813711	-0.146885352	0.06058094	-0.130031315	0.064077579	-0.128320169
rh_S_front_sup	0.000806645	0.230023192	0.001376337	-0.219921806	0.34739335	-0.065319761	0.104812602	-0.112511351	0.007361994	-0.184888047	0.172245662	-0.094776383	0.02006699	-0.1607468	0.005288188	-0.192264526	0.045369601	-0.138589148	0.051201349	-0.135061086
lh_S_interm_prim-Jensen	0.738569001	-0.023222056	0.623343498	0.03416628	0.925164112	0.006536463	0.979968307	-0.001747279	0.779474128	-0.01948332	0.05990638	-0.130370724	0.662696991	0.030347126	0.513062267	0.045492851	0.646620605	0.031895695	0.611829275	0.0353028
rh_S_interm_prim-Jensen	0.009753016	0.178404651	0.014010181	-0.169737307	0.245697137	0.080651473	0.38322835	-0.060623051	0.040298101	-0.141980627	0.247215197	0.080393569	0.903325898	0.008452174	0.219250532	-0.085335435	0.182505474	-0.092568144	0.196822754	-0.089634348
lh_S_intrapariet_and_P_trans	0.463550194	0.050976352	0.273535249	-0.076086268	0.34297179	0.065919925	0.942213686	0.005044309	0.802987443	-0.017359891	0.633440696	-0.033177039	0.231683993	0.083086453	0.839495563	0.014093728	0.594265095	0.037054823	0.576922347	0.038807975
rh_S_intrapariet_and_P_trans	0.530951037	0.04358048	0.375513464	-0.061610505	0.201178862	-0.088772695	0.963597777	0.003175973	0.222302595	-0.084775157	0.011500409	-0.174507359	0.438744693	-0.053844527	0.282154475	-0.074737477	0.296290212	-0.072584154	0.332789347	-0.067321004
lh_S_oc_middle_and_Lunatus	0.879990718	-0.010506295	0.369866844	-0.06234114	0.397923381	0.058775027	0.827930229	0.015124739	0.601013805	-0.036378937	0.709782096	-0.025893041	0.540270429	0.042597115	0.785727566	0.018916908	0.273695867	0.076060872	0.242593421	0.08118224
rh_S_oc_middle_and_Lunatus	0.049271566	0.136189691	0.047245048	-0.137415226	0.952510848	0.004144274	0.705572243	-0.026286753	0.284297285	-0.074406482	0.435120078	-0.054271241	0.296548434	-0.072545463	0.097335826	-0.114988887	0.621137354	-0.03438333	0.671364994	-0.029518378
lh_S_oc_sup_and_transversal	0.023764938	0.156364847	0.004831956	-0.194232117	0.298618603	0.07223608	0.600281945	-0.036452067	0.040607291	-0.14176388	0.902374474	0.00853577	0.447914181	-0.052773914	0.051910957	-0.134654968	0.346653991	-0.065419781	0.408899922	-0.057421156
rh_S_oc_sup_and_transversal	0.630609924	0.033453695	0.356959974	-0.064037516	0.543108435	-0.042299336	0.781637586	0.019287219	0.248656775	-0.080149675	0.049073193	-0.136307782	0.70945073	0.025924001	0.780742687	-0.019368316	0.793575416	-0.018207832	0.8346715	-0.014523391
lh_S_occipital_ant	0.549828567	-0.041597268	0.523932048	0.044326857	0.289925831	0.073544954	0.452984278	0.05218725	0.952008635	-0.004188153	0.801990846	-0.017449552	0.55186692	0.04138515	0.410685952	0.05720291	0.035840904	0.145272284	0.029363288	0.150737082
rh_S_occipital_ant	0.397650106	0.058809015	0.179953027	-0.093108766	0.695969439	0.02718798	0.767236661	0.020595499	0.23728084	-0.082101863	0.044898804	-0.138890203	0.511131616	-0.045701276	0.322390751	-0.068780486	0.470705049	-0.050165036	0.499424255	-0.046974036
lh_S_oc-temp_lat	0.224193134	0.084430843	0.189230057	-0.091169979	0.073393662	0.124107912	0.488481951	-0.048177919	0.384581711	0.060451082	0.398604117	0.058690421	0.485674619	0.048489096	0.892777697	-0.009379687	0.698532483	-0.026947	0.701620235	-0.026657112
rh_S_oc-temp_lat	0.001174511	0.222966062	0.001556724	-0.217529198	0.1981127	0.089377762	0.383755002	-0.060556086	0.037596266	-0.143936775	0.581116951	-0.038381741	0.371298332	0.062155269	0.492685463	-0.047713766	0.380230051	-0.061005359	0.400975913	-0.058396313
lh_S_oc-temp_med_and_Lingual	0.589027417	0.037581782	0.234694543	-0.082554788	0.501347288	0.04676391	0.74754374	0.02239642	0.257037891	0.078750782	0.10397973	-0.112780286	0.683797056	-0.028336934	0.671831996	-0.029473847	0.441850673	0.053480468	0.408063791	0.057523522
rh_S_oc-temp_med_and_Lingual	0.380258381	0.061001738	0.054952902	-0.132964566	0.194317704	0.090136147	0.571634218	0.039347401	0.518772015	-0.044878807	0.659512257	-0.03065269	0.070554277	0.125343155	0.657580229	0.030838347	0.306737368	0.071036256	0.271567672	0.076398191
lh_S_orbital_lateral	0.06661776	0.127124488	0.007785657	-0.183614385	0.83529794	-0.014467566	0.613625117	0.035124931	0.262103696	-0.077920444	0.087050801	-0.11865682	0.232339719	-0.082970238	0.058855797	-0.130905652	0.398755668	-0.058671597	0.454583038	-0.052003021
rh_S_orbital_lateral	0.808444577	0.016869428	0.569175441	-0.039599014	0.071745885	-0.124819924	0.076678145	0.122726527	0.945469852	-0.004759617	0.631532728	-0.033363451	0.962439709	0.003277084	0.86582716	-0.0117574	0.19112318	0.090782944	0.168466306	0.095614409
lh_S_orbital_med-olfact	0.016626618	0.165504609	0.012152947	-0.173185211	0.619296249	0.03456472	0.938738556	0.005348239	0.331860874	-0.067450116	0.034471605	-0.146353074	0.940714921	0.005175377	0.402410155	-0.058218967	0.586100996	-0.03787714	0.611095704	-0.035375523
rh_S_orbital_med-olfact	0.036153436	0.145030514	0.092151538	-0.116796932	0.936030939	0.005585112	0.265748383	0.07732983	0.087963037	-0.118317903	0.166914072	-0.095962657	0.993007055	-0.000609909	0.442378638	-0.053418729	0.330606446	-0.067624922	0.346901938	-0.065386224
lh_S_orbital-H_Shaped	2.20E-05	0.288984699	1.21E-05	-0.297624268	0.540870698	-0.042534067	0.473424941	-0.049858395	0.115980104	-0.10905821	0.111209639	-0.110499925	0.037829141	-0.143763581	0.002867406	-0.205272314	0.016103254	-0.166302241	0.018094781	-0.16337841
rh_S_orbital-H_Shaped	2.03E-07	0.35010298	7.60E-07	-0.334203388	0.268703318	-0.076855041	0.252619215	-0.079484304	0.036538058	-0.144735393	0.23007386	-0.083372803	0.007887965	-0.183316078	0.000165846	-0.257637303	0.005002379	-0.193478364	0.005449929	-0.191603444
lh_S_parieto_occipital	0.64844608	0.031719077	0.602232775	-0.036257221	0.278302758	0.075336726	0.573007535	-0.039207088	0.629531112	-0.033559267	0.872613898	0.011157463	0.443272099	0.053314345	0.863191259	0.011990642	0.739106921	-0.023172479	0.74774889	-0.022377584
rh_S_parieto_occipital	0.301693379	0.071779172	0.394512604	-0.059200248	0.673729765	-0.029293007	0.827550947	-0.015158605	0.844022691	0.013690998	0.937142083	-0.005487897	0.922010922	-0.006812732	0.658812809	-0.030719878	0.479543339	0.049172097	0.44038021	0.053652643
lh_S_pericallosal	0.015860896	0.166679294	0.023227146	-0.15696382	0.971461027	-0.0024896	0.280202654	-0.075040447	0.535107528	-0.043140837	0.099282319	-0.114329773	0.263185686	-0.077744526	0.060893465	-0.129875119	0.270717521	-0.076533442	0.285088783	-0.074284645
rh_S_pericallosal	0.872582889	0.011160203	0.893091022	-0.009352113	0.067637534	0.126654947	0.786954638	0.018805911	0.847662456	0.013367537	0.474134626	0.049778543	0.003933892	0.198649743	0.079429496	0.121605766	0.2157797	0.085979386	0.207548977	0.087536655
lh_S_postcentral	0.068777409	0.126136902	0.049187959	-0.136239414	0.937876188	-0.005423675	0.939926173	0.00524436	0.14072028	-0.102243399	0.17148251	-0.094944493	0.209550706	-0.087153899	0.059913889	-0.130366929	0.208961369	-0.087266313	0.236943213	-0.082160793
rh_S_postcentral	0.02166215	0.158777576	0.015326296	-0.167529128	0.361193155	-0.063476999	0.580448696	-0.038449549	0.204975479	-0.088032666	0.080764749	-0.121073116	0.120103321	-0.10784893	0.026561167	-0.153426517	0.073098359	-0.124234552	0.07663939	-0.122742545
lh_S_precentral-inf-part	0.271912867	0.076343356	0.027715071	-0.152290913	0.784870167	-0.018994493	0.524683909	0.044246665	0.216567035	-0.085832665	0.141296382	-0.102096094	0.35827529	-0.063862913	0.113662455	-0.109752731	0.585468597	-0.037941056	0.658854089	-0.030715912
rh_S_precentral-inf-part	0.000213564	0.2534272	0.000436979	-0.241101455	0.804222679	0.017248799	0.250605456	-0.079821542	0.170090706	-0.095252522	0.340394823	-0.066271977	0.080772884	-0.121069893	0.008144243	-0.182583667	0.041896979	-0.140874495	0.044630734	-0.139062805
lh_S_precentral-sup-part	0.000279611	0.248860733	0.000282197	-0.248703189	0.086544934	-0.11884599	0.489510269	-0.048064175	0.130103343	-0.105044543	0.018554157	-0.162743967	0.002660246	-0.206813861	0.000178974	-0.256376432	0.000408733	-0.242278658	0.000418506	-0.241863035
rh_S_precentral-sup-part	0.099610086	0.114219795	0.168314323	-0.095648401	0.110753542	-0.110640285	0.840963675	-0.013963075	0.547192997	-0.041872107	0.450770393	0.052442963	0.342144402	-0.066032775	0.279460077	-0.075156086	0.689453856	-0.027802052	0.686141412	-0.028115062
lh_S_suborbital	0.699670726	-0.026840084	0.630661249	0.033448675	0.347476141	0.06530857	0.445160427	-0.053094122	0.632311584	-0.033287327	0.002654006	-0.206861962	0.699886746	0.026819801	0.756103507	0.021611867	0.356995919	-0.064032739	0.360095371	-0.063621962
rh_S_suborbital	0.165759219	-0.096223322	0.171227091	0.095000882	0.738507854	0.023227692	0.963340766	0.003198412	0.61457996	0.035030451	0.639198274	0.03261594	0.442673297	0.053384291	0.216768997	0.085795091	0.158509953	0.097891375	0.153695087	0.099031211
lh_S_subparietal	0.193928774	0.090214478	0.046310937	-0.137994958	0.744559162	0.022670635	0.508799774	0.045953558	0.717662996	-0.025158205	0.215915491	-0.085954054	0.479337918	-0.049195062	0.221649089	-0.084894661	0.60517213	-0.035964174	0.653498295	-0.031231319
rh_S_subparietal	0.156543438	0.09835372	0.055885475	-0.132461872	0.614728078	-0.035015801	0.830042209	0.014936223	0.642516193	-0.032293553	0.256136287	-0.078899742	0.223250359	-0.084602287	0.115912973	-0.109078173	0.915603028	-0.007374499	0.978690233	-0.001858785
lh_S_temporal_inf	0.783671763	0.019102975	0.915686122	0.007367211	0.898794296	0.00885045	0.083997236	0.119812417	0.501731991	-0.046721925	0.015314466	0.167548224	0.187231746	0.091581605	0.446092322	0.052985635	0.634684939	0.033055602	0.620505291	0.034445576
rh_S_temporal_inf	0.277512585	0.075460352	0.264803851	-0.077482354	0.595703958	0.036910431	0.965747867	0.002988267	0.117285839	0.108671682	0.117963141	0.108472506	0.996735175	0.000284748	0.316757123	-0.069583932	0.401222828	-0.058365755	0.396026237	-0.059011273
lh_S_temporal_sup	0.150190098	0.099878019	0.081959043	-0.120602677	0.460782783	-0.051292012	0.122634333	-0.107122528	0.794657715	0.018110192	0.67235805	-0.029423699	0.189529472	-0.091108578	0.065451631	-0.127668673	0.172731892	-0.094669563	0.167749138	-0.095775009
rh_S_temporal_sup	0.123508589	0.10687432	0.081798031	-0.120665777	0.002330129	0.209511566	0.496897652	-0.047250763	0.335476556	-0.066948623	0.949609145	0.004397825	0.595799669	0.036900832	0.84223798	-0.013849709	0.839404135	0.014101867	0.806321239	0.017060164
lh_S_temporal_transverse	0.361425328	-0.063446376	0.554651044	0.041096039	0.684575656	0.028263215	0.588597435	0.037625137	0.299769131	0.072064749	0.764852544	0.020812776	0.104721052	0.11254083	0.19330357	0.090340634	0.314517642	0.0699059	0.320202799	0.069091432
rh_S_temporal_transverse	0.388977958	0.05989498	0.359302487	-0.063726834	0.168036072	0.095710693	0.64753724	-0.031806984	0.097661048	-0.114878039	0.049981744	-0.135770145	0.860603986	0.01221971	0.749451386	-0.022221331	0.950012724	-0.004362557	0.997977098	-0.000176431
p-values not corrected for multiple comparisons
