## Supplementary material for "The impact of FreeSurfer versions on structural neuroimaging analyses of Parkinson’s disease": Table S1: Table_S25.csv

Table S25
Correlation between quality metrics and software variability in cortical thickness across PD in PPMI (FreeSurfer 6 vs 5)
	cjv	cjv	cnr	cnr	fber	fber	qi_1	qi_1	qi_2	qi_2	rpve_gm	rpve_gm	snr_gm	snr_gm	snr_total	snr_total	snrd_gm	snrd_gm	snrd_total	snrd_total
	p	r	p	r	p	r	p	r	p	r	p	r	p	r	p	r	p	r	p	r
lh_G_and_S_frontomargin	0.108414154	0.11136742	0.160190344	-0.097499705	0.968292173	-0.002766173	0.256862474	-0.078779735	0.170662874	-0.095125666	0.624183371	0.034083737	0.431424896	0.054708364	0.963469223	0.003187197	0.425374085	0.05542883	0.400272871	0.058483383
rh_G_and_S_frontomargin	0.001043653	0.225207947	6.41E-05	-0.272861464	0.65304757	0.031274772	0.611478961	-0.035337524	0.192638476	-0.090475166	0.223299096	-0.084593411	0.336005302	-0.066875577	0.02795298	-0.152061826	0.091745083	-0.11694208	0.09649349	-0.115277362
lh_G_and_S_occipital_inf	0.009718119	0.178488586	0.011280449	-0.174967947	0.482588386	-0.048832306	0.703429329	-0.026487481	0.354475046	-0.064368483	0.074356342	0.123697921	0.174188587	0.094350871	0.786760452	0.018823473	0.791758851	0.018371794	0.816802222	0.016119882
rh_G_and_S_occipital_inf	0.004820736	0.194282575	0.009835386	-0.178207577	0.742603597	-0.022850496	0.838220043	-0.014207282	0.220050994	-0.085187957	0.662150399	0.030399528	0.047312053	0.137374009	0.844087676	0.01368522	0.473186055	-0.049885288	0.471983018	-0.050020837
lh_G_and_S_paracentral	0.096176085	0.115386582	0.04411866	-0.139394941	0.44384357	-0.053247642	0.521087653	-0.044630767	0.240502823	-0.081542431	0.847603242	0.013372797	0.148304115	-0.100339877	0.122979897	-0.107024256	0.925584869	0.006499606	0.842165605	0.013856147
rh_G_and_S_paracentral	0.00603493	0.189350603	0.011745141	-0.17400393	0.2250027	0.084284031	0.059755705	-0.130446966	0.856403493	-0.012591889	0.894327498	0.009243312	0.541819085	0.042434526	0.966327996	-0.002937624	0.585446548	0.037943285	0.580927522	0.038400958
lh_G_and_S_subcentral	0.003262609	0.202592426	0.010006928	-0.177801797	0.061458444	0.129594415	0.215465966	-0.086037957	0.045336317	-0.138610346	0.626903035	0.033816773	0.006807349	0.186658016	0.358757356	0.06379902	0.533962587	0.043261769	0.515008847	0.045283116
rh_G_and_S_subcentral	0.000600727	0.235414308	0.001141207	-0.223514008	0.408174152	0.057510003	0.22721551	-0.083884646	0.009738519	-0.178439486	0.960583659	-0.00343915	0.067397932	0.126764746	0.96911543	0.002694316	0.928511689	-0.006243274	0.949505494	-0.004406883
lh_G_and_S_transv_frontopol	2.18E-08	0.375183777	6.98E-07	-0.335247894	0.936646203	0.005531281	0.120754474	-0.107660921	0.046233466	-0.138043476	0.274908054	-0.075869536	0.038834239	-0.14302624	0.000589281	-0.235761948	0.024125831	-0.15596941	0.02690108	-0.153087672
rh_G_and_S_transv_frontopol	0.000185299	0.255799533	8.99E-05	-0.267540862	0.364554876	-0.06303478	0.057487036	-0.131614523	0.315047035	-0.069829655	0.990368227	-0.000840071	0.043026477	-0.14011428	0.001284454	-0.22125317	0.01295982	-0.171634111	0.012850649	-0.171838927
lh_G_and_S_cingul-Ant	0.005914142	0.189799231	0.007375798	-0.184845531	0.487120184	0.048328743	0.286004455	-0.074143977	0.125099828	-0.106426026	0.08885948	-0.117987583	0.518551019	0.044902509	0.596429592	-0.036837672	0.546663919	-0.041927357	0.568609007	-0.039657051
rh_G_and_S_cingul-Ant	4.02E-06	0.312745425	2.67E-06	-0.318170777	0.094205734	0.116071072	0.009133756	-0.179935324	0.00822332	-0.182361808	0.014508907	-0.168879992	0.067263767	-0.126826367	0.001422942	-0.219277333	0.017982221	-0.163536001	0.021665782	-0.158773236
lh_G_and_S_cingul-Mid-Ant	0.024416307	0.155654812	0.031052912	-0.149219704	0.204860571	0.088054918	0.448101756	-0.052752143	0.23879092	-0.08183901	0.494545471	0.047509056	0.009798012	0.178296814	0.319818099	0.069146247	0.179053328	0.093300675	0.168314148	0.095648441
rh_G_and_S_cingul-Mid-Ant	0.027543331	0.152457334	0.037804836	-0.143781615	0.024716977	0.155332546	0.677389101	-0.02894486	0.223529439	-0.084551483	0.631013529	0.033414218	0.002564516	0.207563349	0.13685584	0.103243611	0.034496668	0.146332966	0.029937099	0.150213601
lh_G_and_S_cingul-Mid-Post	0.006381815	0.18810544	0.010204926	-0.177341014	0.102614082	0.113224957	0.535088265	-0.043142871	0.100286315	-0.113993798	0.906716057	-0.008154399	0.001573488	0.217319915	0.25160179	0.079654456	0.475444017	0.049631385	0.462128407	0.051138395
rh_G_and_S_cingul-Mid-Post	0.000106372	0.264864219	0.000224685	-0.252573393	0.194653018	0.090068707	0.61497188	-0.03499169	0.258558352	-0.07850039	0.895700026	-0.009122565	0.017807448	0.163782401	0.783155947	0.019149682	0.718915473	0.025041679	0.71605823	0.02530761
lh_G_cingul-Post-dorsal	0.008246783	0.182296343	0.007183627	-0.185443889	0.744620358	0.022665008	0.463786692	-0.050949425	0.307615963	-0.070907674	0.772865276	0.020083321	0.052182978	0.134500509	0.555976372	0.040958662	0.752079446	0.02198035	0.730701719	0.023948488
rh_G_cingul-Post-dorsal	0.001566577	0.217405951	0.00526917	-0.192343449	0.997510452	0.00021713	0.474028458	-0.049790485	0.331280989	-0.067530871	0.348096432	-0.065224774	0.216932175	0.08576475	0.886976839	0.009890456	0.954708072	0.003952317	0.945700402	0.004739463
lh_G_cingul-Post-ventral	0.688051957	0.028002314	0.546356153	-0.042061385	0.142915229	-0.101930421	0.676013807	0.029146247	0.373261115	-0.062051266	0.480632949	0.04916943	0.652204253	0.031432266	0.922050502	0.006825811	0.729919074	-0.024079252	0.703543129	-0.026541135
rh_G_cingul-Post-ventral	0.044895615	0.138892251	0.085777914	-0.119134517	0.427607969	0.055162158	0.582422965	0.038249323	0.737575477	-0.023313654	0.710982832	-0.025780898	0.00509471	0.193079573	0.240600675	0.081525523	0.208691339	0.087317897	0.202825275	0.088450551
lh_G_cuneus	0.061456515	0.12959537	0.135846441	-0.103508423	0.440571074	0.053630276	0.542172807	-0.042397422	0.86355913	0.011958082	0.128202446	-0.105564472	0.435015627	0.054283568	0.720321223	0.024910976	0.575722652	0.038930148	0.598032517	0.03667709
rh_G_cuneus	0.145628592	0.101002791	0.362825248	-0.063261987	0.771628574	-0.020195762	0.399501085	-0.058579072	0.568328238	-0.039685829	0.351405148	-0.064779378	0.662160154	0.030398593	0.93560404	0.005622465	0.766947894	0.020621805	0.768576637	0.020473468
lh_G_front_inf-Opercular	0.00065814	0.233757858	0.000241303	-0.251368202	0.16528174	0.096331491	0.70963427	0.025906852	0.129952122	-0.105085689	0.451523803	-0.052355862	0.035985282	0.145160375	0.820886364	0.015754281	0.233303075	0.082799922	0.211102154	0.086859047
rh_G_front_inf-Opercular	0.001674121	0.216104862	0.004253477	-0.196982353	0.231955455	0.083038313	0.688030521	-0.027936481	0.418179539	-0.056293257	0.633191449	0.033201378	0.022103412	0.158255015	0.690949153	0.027660937	0.50657582	0.046194728	0.486109795	0.048440796
lh_G_front_inf-Orbital	0.000146362	0.259692092	3.95E-05	-0.280264928	0.43696056	0.054054315	0.249829957	-0.079951914	0.013652748	-0.170368344	0.954331311	-0.00398523	0.941801413	0.005080361	0.102050997	-0.113409665	0.264580503	-0.077518476	0.289122559	-0.073667217
rh_G_front_inf-Orbital	0.000163495	0.25787295	0.000443724	-0.240830832	0.314613354	-0.069892109	0.353859132	-0.064450742	0.188498947	-0.091320207	0.395785477	-0.059041302	0.553930231	-0.041170823	0.057334034	-0.131694625	0.161219215	-0.097261412	0.165128704	-0.09636621
lh_G_front_inf-Triangul	2.40E-05	0.28768161	3.91E-06	-0.313117368	0.96966398	-0.002646438	0.732721152	-0.023761778	0.016505102	-0.165687832	0.475677925	-0.04960512	0.681932372	-0.028513614	0.050860938	-0.13525757	0.061677443	-0.129486179	0.06801502	-0.126482605
rh_G_front_inf-Triangul	5.45E-07	0.338283571	8.52E-08	-0.360115418	0.563739037	-0.040157174	0.37665128	-0.061464097	0.001090133	-0.22438351	0.176535296	-0.093841592	0.033293768	-0.147312274	0.000621045	-0.234812026	0.017234622	-0.16460501	0.021224015	-0.159305614
lh_G_front_middle	9.32E-07	0.331652353	8.14E-06	-0.30313356	0.733030534	-0.023733188	0.9788963	-0.001840807	0.308424865	-0.070789505	0.378466019	-0.061231147	0.154582803	-0.098819056	0.011075204	-0.175404921	0.07462277	-0.123585215	0.076572317	-0.122770281
rh_G_front_middle	3.70E-05	0.281269481	3.66E-05	-0.281427513	0.898688062	-0.00885979	0.275370805	-0.075796645	0.017390832	-0.164378352	0.331461131	-0.067505774	0.354553999	-0.064357945	0.02657247	-0.15341519	0.199294204	-0.089143809	0.228127264	-0.083720887
lh_G_front_sup	1.70E-05	0.292746385	4.28E-05	-0.279077724	0.893983265	-0.009273599	0.300070191	-0.072019989	0.055398867	-0.1327233	0.925425338	0.00651358	0.057450884	0.131633434	0.82040611	-0.015797249	0.945357609	0.004769429	0.92156202	0.006852072
rh_G_front_sup	7.54E-06	0.304199372	3.66E-05	-0.281436652	0.268720937	0.07685222	0.399569077	-0.058570638	0.078433007	-0.122008008	0.352038136	-0.064694471	0.443582096	0.053278156	0.307011772	-0.070996071	0.573917387	-0.039114215	0.607521069	-0.035730446
lh_G_Ins_lg_and_S_cent_ins	0.015880557	0.166648519	0.017117195	-0.164776577	0.072118263	0.124657864	0.727546911	-0.024240515	0.309250839	-0.070669052	0.421499358	0.055893313	0.01402535	0.16971084	0.630780329	0.033437026	0.99160111	-0.000732536	0.992371196	-0.000665369
rh_G_Ins_lg_and_S_cent_ins	0.014627055	0.168680681	0.008620497	-0.181275349	0.329833281	0.067732876	0.455463951	-0.051901667	0.302009752	0.071732334	0.160247093	0.097486531	0.009898915	0.178056575	0.599866588	0.036493589	0.800446386	0.01758856	0.857764874	0.012471227
lh_G_insular_short	0.000243241	0.251232708	0.000464685	-0.240013401	0.030045449	0.150115718	0.694848442	-0.02729348	0.060605065	-0.130019234	0.691173254	-0.027639797	0.050155923	0.135668005	0.715594144	-0.025350838	0.656970689	-0.030896966	0.684739144	-0.02824774
rh_G_insular_short	0.398183521	0.058742685	0.446616529	-0.052924666	0.025863034	0.154134284	0.339865389	-0.066344515	0.150374176	0.099833175	0.140438193	0.102315695	0.000622133	0.23478029	0.027595304	0.152406876	0.053099736	0.133984829	0.059896745	0.130375594
lh_G_occipital_middle	0.010738204	0.176138146	0.004431035	-0.196104137	0.003561267	0.200755621	0.622223388	0.03427644	0.079828044	-0.121446029	0.086893401	0.118715586	4.68E-05	0.277712104	0.169566007	0.095369133	0.060926481	0.129858657	0.050004013	0.13575707
rh_G_occipital_middle	0.013020371	0.171521164	0.009498538	-0.179022943	0.095732451	0.115539719	0.295130404	-0.072758213	0.066127149	-0.127352479	0.290884259	0.073399371	6.86E-05	0.271815284	0.120593167	0.107707422	0.422569872	0.055764738	0.403076996	0.058136639
lh_G_occipital_sup	0.005890796	0.189886889	0.004133495	-0.197594675	0.097666207	0.114876283	0.25213151	-0.079565807	0.471397002	-0.050086933	0.512851717	0.045515561	0.126612686	0.106003888	0.994820175	0.00045177	0.556422374	0.040912467	0.561520893	0.040385651
rh_G_occipital_sup	0.194110213	0.090177922	0.284041323	-0.074445931	0.220230843	0.085154874	0.130407387	-0.104961925	0.438097358	-0.053920588	0.765143515	-0.020786248	0.09683374	0.115160597	0.380408269	0.060982583	0.694710866	0.027306431	0.721010294	0.02484694
lh_G_oc-temp_lat-fusifor	3.33E-05	0.282847367	8.75E-05	-0.267986691	0.832747125	-0.014694941	0.649272755	-0.031639162	0.051921772	-0.134648814	0.344888328	-0.065659184	0.517727393	0.044990888	0.43684689	-0.054067697	0.675740901	-0.029101579	0.702451291	-0.026579168
rh_G_oc-temp_lat-fusifor	2.66E-07	0.346946479	8.28E-07	-0.33313373	0.307257135	0.070960159	0.381028563	-0.060903363	0.008262619	-0.182252255	0.257354436	-0.078698569	0.968455879	-0.002751884	0.080982028	-0.120987114	0.176272069	-0.093898467	0.192707148	-0.09046126
lh_G_oc-temp_med-Lingual	8.29E-08	0.360433275	2.77E-07	-0.346431355	0.4458511	-0.053013705	0.303703872	-0.071482077	0.032397357	-0.148061798	0.010842647	-0.17590876	0.004616818	-0.195218509	0.000183095	-0.255998456	0.002025135	-0.21233275	0.001874274	-0.213874496
rh_G_oc-temp_med-Lingual	8.68E-09	0.384923245	1.38E-08	-0.380043751	0.712422009	0.025646573	0.031493676	-0.148835471	0.091067494	-0.117185197	0.044028683	-0.139453635	0.142488361	-0.101792761	0.006539886	-0.187557985	0.012237806	-0.17301789	0.010468951	-0.176738712
lh_G_oc-temp_med-Parahip	3.02E-07	0.3454288	1.19E-06	-0.328632581	0.511772255	0.04563207	0.335848286	-0.066897261	0.013398484	-0.170826117	0.779469756	-0.019483716	0.230043795	0.083378164	0.395053925	-0.059132615	0.619125883	-0.034581517	0.654296361	-0.031154411
rh_G_oc-temp_med-Parahip	0.00041067	0.242195577	0.001919632	-0.213399413	0.397042266	0.058884665	0.39481806	-0.059162077	0.019181847	-0.161898772	0.647964064	-0.031765693	0.314761663	0.069870745	0.777278744	-0.019682471	0.059969139	-0.130339014	0.056388366	-0.132193667
lh_G_orbital	9.65E-07	0.331220795	2.18E-06	-0.320840664	0.838630636	-0.014170725	0.300304788	-0.071985131	0.250821956	-0.079785196	0.189360766	-0.091143166	0.638233958	-0.032709769	0.023661763	-0.156478848	0.27268826	-0.076220355	0.282566923	-0.074673636
rh_G_orbital	3.05E-06	0.316408685	5.80E-06	-0.307801895	0.874499554	-0.010990922	0.3014119	-0.07182087	0.330363062	-0.067658887	0.183544385	-0.092349691	0.535904431	-0.043056742	0.029482187	-0.150627898	0.077756491	-0.122283449	0.079208495	-0.121694622
lh_G_pariet_inf-Angular	0.041613745	0.141067824	0.030593418	-0.149625245	0.000189269	0.255446727	0.846240097	0.013493905	0.099815558	-0.114150998	0.188830299	0.091252068	2.54E-07	0.347461554	0.017368804	0.164410208	0.056003283	0.132398863	0.048664137	0.136552552
rh_G_pariet_inf-Angular	0.059491276	0.130581153	0.034534087	-0.146302971	0.611176268	0.035367534	0.577206004	0.038779106	0.023240237	-0.156949098	0.727863009	-0.024211236	0.029023064	0.151051603	0.67302546	0.029360098	0.866695987	0.01168055	0.833696696	0.01461028
lh_G_pariet_inf-Supramar	0.003624889	0.200382395	0.00424887	-0.197005575	0.016548514	0.16562224	0.506115806	-0.046244682	0.094411769	-0.115998967	0.879693015	-0.010532556	0.001552726	0.217579406	0.304463327	0.071370188	0.407721412	0.057565474	0.376229382	0.061518353
rh_G_pariet_inf-Supramar	0.000885639	0.228288253	0.000249244	-0.250819397	0.207913258	0.087466802	0.886140805	-0.009964113	0.09994497	-0.114107725	0.670891801	-0.029563512	0.333967394	0.06715752	0.554085332	-0.041154727	0.922280132	-0.006789141	0.977083238	-0.001998996
lh_G_parietal_sup	0.035050232	0.145892002	0.061999729	-0.129327467	0.005256638	0.19239559	0.329717135	-0.067749107	0.301039781	-0.071876037	0.99714957	-0.000248605	0.000790206	0.230403829	0.207315654	0.087581442	0.185764279	0.09188594	0.173393178	0.094524642
rh_G_parietal_sup	0.001948676	0.213100544	0.003675995	-0.20008685	0.425635676	0.05539756	0.617312748	0.034760401	0.159599925	-0.097636968	0.990904757	0.000793273	0.042629485	0.140379547	0.915952648	0.007343836	0.998274473	-0.000150495	0.978357755	0.001887793
lh_G_postcentral	0.062818675	0.128927198	0.087744888	-0.118398693	0.311866705	0.070288963	0.452706533	-0.052219292	0.871239452	-0.011278894	0.308931279	-0.070715629	0.862510024	0.012050943	0.560442242	-0.040496912	0.965254897	0.003031302	0.928310099	0.006260926
rh_G_postcentral	0.000479109	0.239470501	0.000482003	-0.239363396	0.262954355	0.077782096	0.283091761	-0.074592489	0.971329018	-0.002501121	0.011659932	-0.174178153	0.039615398	-0.142464218	0.005122567	-0.192960529	0.059109854	-0.130775576	0.067294404	-0.126812287
lh_G_precentral	0.04900108	0.136350809	0.035043926	-0.145896992	0.994953971	-0.0004401	0.602000423	-0.036280413	0.813940251	-0.016376342	0.032022445	-0.148380516	0.80563607	0.017121739	0.452411526	-0.052253338	0.834256821	-0.014560351	0.855880487	-0.012638254
rh_G_precentral	0.019610787	0.161334897	0.015578704	-0.167124711	0.97528908	-0.002155545	0.463407623	-0.050992588	0.827853566	0.015131584	0.133723221	-0.104070405	0.195243685	-0.089950114	0.111886055	-0.110292592	0.648729619	-0.031691663	0.685008192	-0.028222275
lh_G_precuneus	0.00117522	0.222954562	0.001919677	-0.213398942	0.089842293	0.117628486	0.491810255	-0.047810232	0.249407219	-0.080023099	0.829824533	0.014955648	0.008524743	0.181533149	0.440139656	0.05368084	0.400126901	0.058501473	0.388680595	0.059932475
rh_G_precuneus	0.010790515	0.176023011	0.040352088	-0.14194268	0.376615408	-0.061468709	0.372162102	-0.062043326	0.533127107	-0.043350097	0.741149609	-0.022984324	0.128881387	0.105378091	0.610638877	0.03542083	0.33164165	0.067480634	0.316555639	0.069612839
lh_G_rectus	0.000737012	0.231687612	0.000905132	-0.227882104	0.847966519	0.013340528	0.434485741	-0.054346128	0.033924182	-0.146795363	0.457014771	0.051723501	0.44059853	0.053627059	0.465227072	-0.050785589	0.330967536	-0.06757456	0.334387028	-0.067099374
rh_G_rectus	0.000693798	0.232795059	0.002104112	-0.211566923	0.069356648	0.125876331	0.992273976	-0.000673848	0.04157254	-0.141096042	0.22636236	0.084038301	0.198401832	0.089320417	0.594784189	-0.037002713	0.319197041	-0.069234831	0.327236616	-0.068096634
lh_G_subcallosal	0.768719855	-0.020460429	0.727168405	0.02427558	0.875217651	-0.010927516	0.935732532	0.005611222	0.701480524	-0.026670218	0.301100096	0.071867092	0.25941654	0.078359509	0.746398456	0.022501604	0.93965175	0.005268363	0.912288234	0.007665285
rh_G_subcallosal	0.238007393	0.081975249	0.606936771	-0.035788548	0.362181357	-0.063346741	0.238208313	-0.081940283	0.426845022	-0.055253144	0.756349445	0.021589366	0.679521221	-0.028742343	0.528349921	-0.043856489	0.235574473	-0.082400299	0.233900804	-0.082694495
lh_G_temp_sup-G_T_transv	0.089578576	0.117724533	0.115066716	-0.109330616	0.020470676	0.160235985	0.367821275	-0.062607517	0.079720361	-0.121489124	0.963482746	0.003186016	0.030833747	0.149412493	0.54372591	0.042234649	0.692076433	0.027554627	0.652031519	0.031372769
rh_G_temp_sup-G_T_transv	0.00047189	0.2397403	0.000418766	-0.241852125	0.011886699	0.17371694	0.064365122	-0.128182892	0.044597343	-0.139084365	0.366636784	-0.062762183	0.322645185	0.068744416	0.261261938	-0.078057649	0.484612889	-0.048607035	0.520180706	-0.044727847
lh_G_temp_sup-Lateral	3.76E-06	0.313621195	2.78E-06	-0.317636952	0.376877777	0.061434985	0.331534593	-0.067495543	0.01040777	-0.176877075	0.20939217	-0.087184117	0.878720654	0.01061834	0.07470534	-0.123550352	0.119828721	-0.107928453	0.130856117	-0.104840263
rh_G_temp_sup-Lateral	0.001068181	0.224768775	0.001116749	-0.223925838	0.000458672	0.240244331	0.493410846	-0.047633882	0.433196136	-0.054498568	0.644415219	0.032109343	1.90E-05	0.291125053	0.161275895	0.097248318	0.516528608	0.045119653	0.51134049	0.045678708
lh_G_temp_sup-Plan_polar	0.007206702	0.185371294	0.016756046	-0.165310734	0.70189773	0.026631082	0.283926333	-0.074463661	0.188730399	-0.091272603	0.996647016	0.000292437	0.295420015	0.072714707	0.759275108	-0.021321868	0.475790175	-0.049592519	0.478725286	-0.049263581
rh_G_temp_sup-Plan_polar	0.002925953	0.204854954	0.005808314	-0.190199088	0.000149049	0.25939409	0.228909177	-0.083580817	0.034130775	-0.14662774	0.258596103	-0.078494186	0.050739707	0.135327808	0.877134775	0.010758284	0.62399373	-0.034102371	0.664988782	-0.030127596
lh_G_temp_sup-Plan_tempo	0.091163216	0.117150765	0.137674854	-0.103029842	0.006620287	0.187284048	0.836337706	-0.014374927	0.252991295	-0.079422197	0.164824315	0.096435336	5.71E-06	0.307995326	0.013548908	0.170554385	0.065413568	0.127686568	0.062512507	0.129076337
rh_G_temp_sup-Plan_tempo	0.245921005	0.08061337	0.233068559	-0.082841337	0.021876695	0.158522366	0.990804555	-0.000802013	0.543939801	-0.04221225	0.700908092	0.026723929	0.002996467	0.204362218	0.153615875	0.099050187	0.286951793	0.073998761	0.274355141	0.075956739
lh_G_temporal_inf	3.42E-06	0.314884264	2.29E-05	-0.288414777	0.140840579	0.102212602	0.225791691	-0.08414131	0.015961426	-0.166522286	0.923854996	0.00665115	0.121615068	0.107413645	0.419795307	-0.056098372	0.22087228	-0.085037039	0.229042193	-0.083557022
rh_G_temporal_inf	0.000369875	0.244027881	0.00079582	-0.230273042	0.002279704	0.209953891	0.453346606	-0.052145466	0.012852615	-0.171835224	0.774672091	0.019919139	0.001061065	0.224895241	0.452148833	0.052283665	0.504488769	-0.046421555	0.5259638	-0.044110289
lh_G_temporal_middle	0.000392045	0.24301013	0.000278455	-0.248931599	0.798255041	-0.017785911	0.672986668	-0.029363794	0.101633866	-0.113547016	0.960059423	0.003484928	0.221177847	0.084980991	0.576626574	-0.038838084	0.653364446	-0.031244222	0.670505641	-0.029600353
rh_G_temporal_middle	0.00846648	0.181691273	0.018705844	-0.162537468	0.202080963	0.088595951	0.607635642	-0.035719056	0.27030312	-0.076599474	0.275087802	0.075841213	5.92E-05	0.274089903	0.063587481	0.128555316	0.256561901	0.078829378	0.260984319	0.078102966
lh_Lat_Fis-ant-Horizont	0.04299392	0.140135957	0.030508513	-0.149700748	0.80743384	-0.016960205	0.387027202	-0.060141268	0.047157151	-0.137469366	0.675844064	-0.029091766	0.110701264	0.110656401	0.79555817	0.018028984	0.869097532	-0.011468199	0.898817886	-0.008848376
rh_Lat_Fis-ant-Horizont	0.350199344	0.064941388	0.230685535	-0.083263855	0.454913998	0.051964929	0.938500871	0.00536903	0.158734639	-0.097838825	0.838991044	-0.014138639	0.32630943	0.068226971	0.765426013	0.020760494	0.723931908	-0.024575663	0.725779823	-0.024404272
lh_Lat_Fis-ant-Vertical	0.002479935	0.208246995	0.002201134	-0.210661151	0.358978383	0.063769744	0.746196046	-0.022520199	0.115823263	-0.109104866	0.30905617	0.070697422	0.142762284	0.101723327	0.773952092	-0.019984551	0.988475612	0.001005153	0.96005243	0.003485538
rh_Lat_Fis-ant-Vertical	0.003284031	0.202455718	0.008210252	-0.182398339	0.521226045	0.044615961	0.982461251	0.001529793	0.029283272	-0.150810772	0.956058328	-0.00383437	0.078002339	0.12218313	0.972670352	0.002384063	0.506464359	0.04620683	0.481149788	0.048992691
lh_Lat_Fis-post	0.043763538	0.13962718	0.053541479	-0.133738979	0.004191193	0.197298244	0.904067458	0.008387026	0.087833359	-0.118365909	0.490265656	0.047980702	1.18E-05	0.297954419	0.029801814	0.150336243	0.076101551	0.122965514	0.068403962	0.126305847
rh_Lat_Fis-post	0.136673048	0.103291454	0.211738663	-0.086738529	0.047243402	0.137416239	0.818604551	0.015958489	0.155413378	-0.098621388	0.474110969	0.049781204	0.000503663	0.23858024	0.124217271	0.106674116	0.154923155	0.09873796	0.139256087	0.102619868
lh_Pole_occipital	0.159252792	0.097717849	0.241613988	-0.081350716	0.890415516	0.009587616	0.562042535	-0.040331881	0.113984494	-0.109655569	0.512660638	0.045536176	0.051101029	0.135118877	0.546398884	0.041955044	0.468565555	0.050406926	0.48043402	0.049072587
rh_Pole_occipital	0.000229921	0.252184973	0.000422092	-0.241712813	0.309502971	-0.070632325	0.077896862	-0.122226139	0.606615034	-0.035820552	0.740391041	-0.023054177	0.441991971	-0.053463941	0.090132377	-0.117523097	0.28632182	-0.074095293	0.253258822	-0.07937758
lh_Pole_temporal	1.95E-06	0.322256419	5.19E-06	-0.309315146	0.27326692	0.076128717	0.092615126	-0.116632003	0.011662436	-0.174173017	0.271891189	-0.076346798	0.778659374	-0.019557211	0.03294739	-0.147599836	0.092915774	-0.116525394	0.105896105	-0.112163995
rh_Pole_temporal	1.77E-05	0.292136296	0.00013143	-0.261447915	0.224660123	0.08434611	0.316878043	-0.06956659	0.009181394	-0.179814358	0.032828272	-0.147699322	0.222542777	0.084731299	0.393133233	-0.059372841	0.074008298	-0.123845648	0.077941165	-0.122208068
lh_S_calcarine	0.002182888	0.210828678	0.008063075	-0.182813392	0.128967577	0.105354485	0.356511685	-0.064097117	0.019036613	-0.162092173	0.852154962	-0.012968688	0.009089746	0.180047571	0.383030205	0.06064826	0.986378222	-0.001188103	0.998152696	0.000161116
rh_S_calcarine	4.56E-05	0.278099503	0.000387304	-0.24322322	0.99041355	-0.000836118	0.149473031	-0.100053101	0.144524691	-0.101279002	0.549962504	-0.041583318	0.940024588	0.005235753	0.260590864	-0.078167249	0.186128375	-0.091810267	0.176340019	-0.093883779
lh_S_central	0.486402389	0.048408334	0.452227526	-0.052274579	0.00458547	0.195365669	0.279085047	-0.075214567	0.162619646	-0.096938889	0.896304183	0.009069424	0.004440836	0.196056588	0.080851061	0.12103893	0.030882586	0.149369431	0.023547653	0.156605431
rh_S_central	0.272160211	0.076304094	0.300153158	-0.072007659	0.002414687	0.208789001	0.807012602	0.016998046	0.442263092	-0.053432237	0.631313763	-0.033384859	0.01623211	0.166103783	0.160291008	0.09747634	0.082628779	0.120341276	0.06768592	0.126632813
lh_S_cingul-Marginalis	0.106757824	0.111889733	0.108978879	-0.111190771	0.161508312	0.097194661	0.531719572	-0.04349906	0.122624515	-0.107125323	0.58401165	-0.03808843	0.000869099	0.228639384	0.092072721	0.116825038	0.142053489	0.101903201	0.1259814	0.106179561
rh_S_cingul-Marginalis	0.040603608	0.141766454	0.051209282	-0.13505652	0.090689021	0.117321621	0.470900031	-0.050143021	0.176001613	-0.093956969	0.831066659	0.01484482	0.002400679	0.208907098	0.180092281	0.093079126	0.237382263	0.082084172	0.216091215	0.085921289
lh_S_circular_insula_ant	0.002030866	0.21227627	0.001114967	-0.223956166	0.419700148	0.056109838	0.29027951	-0.073491193	0.029534403	-0.150580068	0.308927301	-0.070716209	0.026644365	0.153343238	0.920857316	0.006913833	0.994362415	-0.000491695	0.972653833	0.002385504
rh_S_circular_insula_ant	8.84E-05	0.267817343	0.000144759	-0.259872343	0.749349139	0.022230712	0.388021555	-0.060015635	0.181569943	-0.092765644	0.524920547	-0.044221438	0.315775795	0.069724834	0.318914919	-0.069275108	0.472889033	-0.049918737	0.486413585	-0.048407092
lh_S_circular_insula_inf	0.025580462	0.154425426	0.013798024	-0.170110136	0.175629118	0.094037652	0.864994728	-0.011831045	0.01983491	-0.161044513	0.743770885	0.022743118	0.002638197	0.206984287	0.370159456	0.062303109	0.603423691	0.036138413	0.567401838	0.039780831
rh_S_circular_insula_inf	0.195252693	0.089948307	0.160179818	-0.097502148	0.011717663	0.174059991	0.754220623	0.021784207	0.248122071	0.080240024	0.051673082	0.13479059	0.001897919	0.213625543	0.142704938	0.101737854	0.027705509	0.152300156	0.026356717	0.15363212
lh_S_circular_insula_sup	0.016019137	0.166432542	0.014927821	-0.168179586	0.025718266	0.154283099	0.620368983	-0.034459003	0.14021592	-0.10237274	0.929128161	-0.006189294	0.00176897	0.215019233	0.348472954	0.065173955	0.606381165	0.035843821	0.590608428	0.037422493
rh_S_circular_insula_sup	0.139879456	0.102459221	0.180282398	-0.093038687	0.023027182	0.157189583	0.569822885	0.039532709	0.373991891	-0.061806717	0.961948604	-0.003319964	0.000273423	0.249243249	0.082419429	0.120422803	0.169983291	0.095276373	0.158203293	0.097963189
lh_S_collat_transv_ant	0.001799981	0.2146758	0.001305393	-0.220942266	0.633045586	0.033215623	0.126085123	-0.106150651	0.021759975	-0.15866094	0.135946249	-0.103482171	0.43542641	0.054235099	0.465577175	-0.050745809	0.04895493	-0.136378373	0.050397344	-0.135526921
rh_S_collat_transv_ant	0.00081266	0.229885711	0.0001753	-0.256720385	0.698039051	-0.026993368	0.984683375	-0.001335946	0.022048096	-0.158320027	0.251832623	-0.07961581	0.969878915	0.002627679	0.149189667	-0.100122463	0.101503166	-0.113590144	0.113864084	-0.109691873
lh_S_collat_transv_post	0.059786102	0.130431573	0.087168498	-0.118612934	0.380348689	-0.060990196	0.829633457	0.0149727	0.357593075	-0.063953424	0.378508053	-0.061225759	0.682753384	0.0284358	0.757057026	-0.021524642	0.922113531	-0.006803741	0.936168731	-0.005573056
rh_S_collat_transv_post	4.56E-05	0.278093312	0.00019689	-0.254788383	0.52250517	-0.044479207	0.243173893	-0.081082615	0.061419447	-0.129613722	0.157640484	-0.09809526	0.726883594	0.024301969	0.472570635	-0.049954605	0.181000762	-0.092886171	0.171181724	-0.095010904
lh_S_front_inf	0.084078072	0.119781394	0.021163781	-0.159378942	0.42888579	0.055009979	0.785054242	0.018977834	0.199829368	-0.089038171	0.369041284	-0.062448536	0.099127902	0.114381685	0.743420725	0.022775323	0.316741583	0.069586161	0.282258367	0.07472139
rh_S_front_inf	0.293465007	0.073008947	0.304369703	-0.071383972	0.201924327	0.088626599	0.827801822	-0.015136204	0.383435481	-0.060596707	0.9274915	0.006332613	0.029282949	0.150811069	0.205669209	0.087898518	0.124327689	0.106643003	0.115442369	0.109218379
lh_S_front_middle	0.143577894	0.101517185	0.185146902	-0.092014504	0.116319974	0.108957275	0.443584862	-0.053277833	0.344594221	-0.065699137	0.895829252	0.009111198	0.026208694	0.153781833	0.337393847	0.066684098	0.814736918	0.016304931	0.802386401	0.017413962
rh_S_front_middle	0.335400807	0.066959094	0.317532235	-0.069472841	0.918318171	0.007136412	0.260146367	-0.078239952	0.388760273	-0.059922426	0.135856047	-0.103505896	0.552209612	-0.041349526	0.339763018	-0.066358549	0.427508077	-0.055174065	0.443641332	-0.053271242
lh_S_front_sup	0.020175944	0.160608061	0.015783485	-0.166800788	0.015099914	0.167896826	0.496458606	-0.047298925	0.094081536	-0.116114599	0.861534804	-0.012137283	0.063346397	0.128671533	0.777795482	0.019635582	0.573194236	0.039188025	0.519043897	0.044849655
rh_S_front_sup	0.117357159	0.108650667	0.10715204	-0.111764845	0.216540777	0.085837552	0.379101263	-0.061149764	0.073000954	-0.124276415	0.77786572	-0.019629209	0.010197389	0.17735841	0.297271966	0.07243717	0.593642938	0.037117307	0.563675036	0.04016376
lh_S_interm_prim-Jensen	0.603962067	0.036084738	0.979452345	0.001792294	0.429040594	0.05499156	0.303056557	0.07157759	0.533983537	-0.043259555	0.036389185	0.144849311	2.76E-05	0.285665377	0.019251393	0.161806609	0.376351806	0.061502605	0.382699706	0.060690325
rh_S_interm_prim-Jensen	0.234135226	0.082653199	0.382239916	-0.060748882	0.894133416	0.009260388	0.830518776	0.0148937	0.334402789	-0.067097191	0.170011347	0.095270142	0.481500071	0.048953615	0.965342871	-0.003023622	0.852662875	0.012923622	0.836508174	0.014359741
lh_S_intrapariet_and_P_trans	0.067495878	0.126719823	0.082659181	-0.120329451	0.012089841	0.173310306	0.787383153	-0.018767161	0.188819393	-0.09125431	0.464350666	0.050885242	5.82E-05	0.274361173	0.048542458	0.136625694	0.095332966	0.1156781	0.084885794	0.119472718
rh_S_intrapariet_and_P_trans	0.082072736	0.120558182	0.112782946	-0.110019189	0.156589805	0.098342769	0.645523159	-0.032001973	0.401274926	-0.058359308	0.482342621	0.048859687	0.000984398	0.226309341	0.078435731	0.122006903	0.094787576	0.115867768	0.089052297	0.117916882
lh_S_oc_middle_and_Lunatus	0.041177643	0.141367671	0.071834604	-0.124781251	0.536552016	-0.042988451	0.86300253	0.012007347	0.426017449	-0.055351945	0.069770351	0.125691312	0.235826761	0.082356079	0.776743466	0.019731053	0.681022478	0.028599893	0.686804216	0.028052385
rh_S_oc_middle_and_Lunatus	0.054952308	0.132964888	0.023005924	-0.157213684	0.453708017	-0.052103807	0.301055408	0.071873719	0.429133228	-0.054980541	0.906967592	0.008132311	0.368908152	0.062465869	0.823238736	-0.015543899	0.897366552	-0.008975991	0.929268072	-0.006177043
lh_S_oc_sup_and_transversal	0.00136504	0.220081025	0.001475185	-0.218577466	0.284531792	0.07437036	0.726201776	-0.024365157	0.077672481	-0.122317789	0.996382306	0.000315524	0.015895482	0.166625179	0.774213678	0.019960784	0.89318685	0.00934368	0.86514685	0.011817586
rh_S_oc_sup_and_transversal	0.00064429	0.234144878	0.001782379	-0.214870073	0.069238336	0.125929409	0.262455176	-0.077863244	0.08927488	-0.11783542	0.82156802	-0.015693303	0.044821392	0.138939957	0.837263223	0.014292488	0.635092751	0.033015822	0.607648877	0.03571774
lh_S_occipital_ant	0.021472239	0.159005312	0.011487632	-0.1745339	0.727061612	0.024285475	0.397812342	-0.058788835	0.046410298	-0.13793283	0.70706693	-0.026146872	0.290838671	0.073406289	0.846150823	-0.013501838	0.56888367	-0.039628906	0.586813669	-0.037805149
rh_S_occipital_ant	0.06084386	0.129899867	0.088612296	-0.118078397	0.382824655	-0.060674419	0.510856513	0.045731009	0.522873679	-0.04443984	0.841027879	0.013957363	0.035373977	0.145636837	0.24721467	0.080393658	0.572244649	0.039285013	0.578871195	0.038609764
lh_S_oc-temp_lat	0.003086811	0.203746036	0.001920049	-0.213395092	0.404460846	0.057966048	0.995498686	0.000392592	0.686823512	-0.028050561	0.685673598	0.028159314	0.023449492	0.156714745	0.726964407	0.024294481	0.708198096	0.026041082	0.705820661	0.026263497
rh_S_oc-temp_lat	0.011062329	0.17543257	0.022281815	-0.158046298	0.159234174	-0.097722191	0.410844668	-0.057183543	0.057752255	-0.131476089	0.428491174	-0.055056946	0.25855119	0.078501567	0.97957138	-0.001781909	0.454781165	-0.051980216	0.456622947	-0.051768484
lh_S_oc-temp_med_and_Lingual	1.42E-07	0.354268842	1.03E-06	-0.330384342	0.279150442	-0.075204366	0.29913597	-0.072158982	0.139531461	-0.102548835	0.383666598	-0.060567323	0.626682535	-0.033838399	0.048694412	-0.136534378	0.042474101	-0.140483939	0.038471187	-0.143290697
rh_S_oc-temp_med_and_Lingual	8.50E-07	0.332803357	3.96E-07	-0.342159874	0.937548165	-0.005452371	0.519963461	-0.044751114	0.000744961	-0.231490434	0.784905274	0.018991316	0.124850242	0.106496048	0.403423155	-0.058093935	0.062089078	-0.129283586	0.066209167	-0.127314268
lh_S_orbital_lateral	0.003299934	0.20235475	0.001705939	-0.215734558	0.051200891	-0.135061349	0.215096246	-0.086107059	0.058084366	-0.131303477	0.708633449	-0.026000382	0.564576455	0.040071029	0.399108994	-0.058627728	0.311942064	-0.070278044	0.307715758	-0.070893084
rh_S_orbital_lateral	0.398422115	0.058713033	0.174465635	-0.094290482	0.941310741	0.00512327	0.617674187	-0.034724723	0.366480899	-0.06278256	0.686051422	-0.028123573	0.91562697	-0.007372399	0.545735792	-0.042024344	0.271869345	-0.076350267	0.280636377	-0.074973
lh_S_orbital_med-olfact	0.002613716	0.20717504	0.002128309	-0.211337527	0.577217223	0.038777964	0.969421424	-0.002667609	0.797965698	-0.017811979	0.52772247	0.043923171	0.353118426	0.064549786	0.859071703	-0.012355435	0.61983481	0.034511636	0.643227575	0.032224521
rh_S_orbital_med-olfact	0.356526848	-0.0640951	0.355719048	0.064202614	0.934162158	-0.005748639	0.011770028	0.173953256	0.376896589	0.061432568	0.151089537	0.0996593	0.026870523	0.153117983	0.075991529	0.123011283	0.19562089	0.089874516	0.205880444	0.087857736
lh_S_orbital-H_Shaped	0.002511326	0.207990833	0.007513367	-0.184425655	0.585259017	0.037962245	0.681607461	-0.028544418	0.013170355	-0.171243371	0.44069563	-0.053615683	0.521543387	0.044582017	0.427590992	-0.055164181	0.275203512	-0.075822987	0.283671019	-0.074503046
rh_S_orbital-H_Shaped	0.000227996	0.252326754	9.84E-05	-0.266117613	0.106835223	0.111865184	0.150729903	-0.099746635	0.055537139	-0.132648821	0.985915513	-0.001228465	0.84184026	-0.013885088	0.091932794	-0.116874983	0.035361009	-0.14564702	0.036700396	-0.144611619
lh_S_parieto_occipital	0.000549624	0.237016702	0.001663619	-0.216228497	0.054979199	0.132950294	0.787676062	-0.018740676	0.026002739	-0.153991351	0.999132484	7.57E-05	0.001508907	0.218137661	0.359952377	0.063640865	0.706833941	0.02616867	0.690889743	0.027666541
rh_S_parieto_occipital	0.062713426	0.128978399	0.119713512	-0.107961859	0.916669167	-0.007281001	0.971991618	-0.002443295	0.627787431	-0.033730066	0.619283924	-0.034565935	0.05929696	0.130680074	0.360639677	0.063550052	0.077769299	0.122278217	0.067221332	0.126845878
lh_S_pericallosal	0.18339086	0.092381916	0.220089862	-0.085180806	0.555626215	-0.040994942	0.078049744	-0.122163816	0.428843685	0.055014989	0.131435629	0.104683617	0.587055471	0.037780732	0.987352637	0.001103106	0.720199111	0.024922327	0.748813201	0.02227989
rh_S_pericallosal	0.770537339	-0.02029502	0.8085076	0.016863769	0.926066332	-0.006457433	0.297274951	0.072436723	0.167000758	-0.095943145	0.036794228	0.144540288	0.018269134	0.163135982	0.135868982	0.103502493	0.31263937	0.070177093	0.318379016	0.069351679
lh_S_postcentral	0.109563575	0.111008631	0.087610653	-0.118448486	0.073398415	0.124105877	0.793200701	-0.018241645	0.064069333	-0.128324113	0.801524561	0.017491512	0.000917163	0.227635436	0.117087956	0.108730044	0.144126835	0.101378944	0.121005163	0.107588749
rh_S_postcentral	0.062062254	0.129296754	0.059609135	-0.130521284	0.059148283	0.130755941	0.73835901	-0.023241413	0.050488056	-0.135474055	0.567039888	0.039817969	0.000824027	0.229628408	0.136812161	0.103255039	0.274360468	0.075955898	0.243756539	0.080982784
lh_S_precentral-inf-part	0.00554928	0.191206034	0.009344652	-0.179403987	0.169818839	0.095312909	0.585902669	-0.037897182	0.105525012	-0.112282646	0.664238124	-0.030199469	0.058097998	0.131296409	0.811150356	0.016626555	0.660970482	0.030512706	0.622585799	0.034240788
rh_S_precentral-inf-part	0.00160341	0.216951389	0.002508	-0.20801784	0.493089531	0.047669259	0.229567144	-0.083463212	0.030535248	-0.149676954	0.500683903	-0.046836349	0.221124262	0.084990815	0.710167798	-0.025857011	0.867051964	-0.011649067	0.903955105	-0.008396896
lh_S_precentral-sup-part	0.005346003	0.192026165	0.008400099	-0.18187261	0.299988237	0.072032171	0.585075204	-0.037980832	0.042896976	-0.140200585	0.419629619	-0.056118336	0.039643723	0.142444015	0.752302389	0.021959919	0.938138447	0.005400733	0.910950051	0.007782713
rh_S_precentral-sup-part	0.002729847	0.206284154	0.005660271	-0.190769531	0.186537861	0.09172529	0.64737365	-0.031822812	0.17490077	-0.09419578	0.410446508	-0.057232137	0.27952262	0.075146338	0.810756552	-0.016661891	0.71365885	0.025531209	0.661792383	0.03043386
lh_S_suborbital	0.022856048	0.157384144	0.029950236	-0.150201717	0.069311777	0.125896453	0.505905585	-0.046267518	0.246588982	-0.080499823	0.846200859	-0.013497392	0.21995788	0.085205093	0.946627978	-0.004658379	0.546415076	0.041953353	0.505196048	0.046344631
rh_S_suborbital	0.362714462	0.063276563	0.369997622	-0.06232414	0.02820116	0.151824621	0.842488015	0.01382747	0.26098987	0.07810206	0.8172005	0.01608421	0.039340594	0.142660858	0.225866692	0.084127761	0.58686658	0.037799806	0.59733065	0.036747379
lh_S_subparietal	0.05000021	0.135759303	0.049475442	-0.136068736	0.076322844	0.12287362	0.705377394	-0.026304995	0.069662899	-0.125739281	0.578130912	0.038685019	8.29E-05	0.26884052	0.072708737	0.124402277	0.225473923	0.084198748	0.213530697	0.086400611
rh_S_subparietal	0.003447838	0.201436222	0.004913543	-0.193868342	0.293794635	0.072959245	0.296134688	-0.072607468	0.110524667	-0.110710889	0.639372785	-0.032598967	0.00773752	0.183755949	0.39383857	0.059284541	0.422749426	0.055743191	0.398478249	0.058706058
lh_S_temporal_inf	2.60E-05	0.286526263	6.70E-05	-0.272166191	0.475031708	-0.049677699	0.053957107	-0.133509195	0.000340797	-0.245452224	0.189247277	-0.091166446	0.392865159	-0.059406426	0.028552243	-0.151492094	0.007515502	-0.18441919	0.008604553	-0.1813181
rh_S_temporal_inf	8.23E-06	0.302979521	9.92E-06	-0.300376001	0.020045686	0.160774004	0.075207638	-0.12333894	0.009896865	-0.178061436	0.265323925	-0.077398326	0.648066365	0.031755799	0.145333551	-0.101076458	0.022426639	-0.157877924	0.025264298	-0.15475447
lh_S_temporal_sup	0.00043833	0.241046959	0.001053987	-0.225021787	0.214011855	0.086310227	0.515264965	-0.045255551	0.058825692	-0.130921096	0.735794763	0.023477927	0.001342227	0.220406277	0.37183741	0.062085387	0.607592242	0.03572337	0.595108221	0.036970195
rh_S_temporal_sup	0.008301762	0.182143595	0.008094099	-0.182725344	0.019071501	0.162045598	0.451682626	-0.052337511	0.046344092	-0.137974215	0.262435481	0.077866447	0.000295213	0.247930221	0.139373507	0.102589566	0.440136599	0.053681198	0.417150041	0.056417659
lh_S_temporal_transverse	0.02201046	0.15836434	0.032060534	-0.148347992	0.090250591	0.117480227	0.395806219	-0.059038715	0.167232111	-0.095891108	0.714430219	0.025459296	0.010134399	0.177504232	0.52833525	0.043858048	0.466843602	0.05060205	0.457255409	0.051695886
rh_S_temporal_transverse	0.058276557	0.131203959	0.099733935	-0.114178314	0.117545448	0.108595233	0.779537268	-0.019477594	0.31045019	-0.070494524	0.246224591	-0.080561738	0.000656419	0.233805548	0.116652197	0.108858833	0.335869276	0.066894362	0.323535172	0.068618389
p-values not corrected for multiple comparisons
