## Supplementary material for "The impact of FreeSurfer versions on structural neuroimaging analyses of Parkinson’s disease": Table S1: Table_S26.csv

Table S26
Correlation between quality metrics and software variability in volume across PD in QPN (FreeSurfer 7 vs 6)
	cjv	cjv	cnr	cnr	fber	fber	qi_1	qi_1	qi_2	qi_2	rpve_gm	rpve_gm	snr_gm	snr_gm	snr_total	snr_total	snrd_gm	snrd_gm	snrd_total	snrd_total
	p	r	p	r	p	r	p	r	p	r	p	r	p	r	p	r	p	r	p	r
Left-Lateral-Ventricle	0.595319846	-0.042303408	0.581454104	0.043904304	0.902494522	-0.009761634	0.47940333	0.056311147	0.433217389	-0.062385526	0.039371033	0.163066749	0.889198707	0.01110077	0.176423036	-0.107405906	0.228420555	-0.095750949	0.238314155	-0.093754428
Left-Inf-Lat-Vent	0.318491017	0.079362113	0.592801784	-0.04259286	0.777434373	-0.022520297	0.780192586	-0.02223387	0.22961993	-0.095505716	0.404445263	0.066358053	0.352556039	-0.073973974	0.00912815	-0.20552483	0.106512143	-0.128081596	0.113060836	-0.125760553
Left-Cerebellum-White-Matter	0.044219822	0.159294491	0.074141364	-0.141573236	0.710051787	-0.029618084	0.384433308	0.069220531	0.026568387	-0.175346713	0.810256767	-0.019129412	0.808589669	-0.019300764	0.003977846	-0.226486723	0.067464399	-0.144933098	0.080084296	-0.13878301
Left-Cerebellum-Cortex	0.431979005	-0.062553301	0.504013543	0.053204637	0.005652677	-0.21784667	0.40406057	0.066412272	0.483837001	0.055745313	0.268628229	0.087975033	0.367794176	0.071670032	0.577779229	0.044331532	0.431293677	-0.062646267	0.42013234	-0.064172478
Left-Thalamus	0.634262197	-0.037893866	0.477242407	0.056587952	0.145636291	0.115557576	0.127369911	0.121032181	0.366367098	-0.071883256	0.892331586	0.010784965	0.204500963	-0.100844757	0.076943546	-0.140235941	0.466543511	-0.057968591	0.54007453	-0.048791913
Left-Caudate	0.017002796	0.188464712	0.010825822	-0.200974484	0.0120353	-0.198102234	0.618185798	0.039699546	0.407206704	-0.065969748	0.751626272	0.025214908	0.995788859	0.000420553	0.007884232	-0.209361723	0.00231986	-0.239170002	0.001936421	-0.243276786
Left-Putamen	0.068079651	0.144612465	0.072633596	-0.142309801	0.046384974	-0.15772102	0.400197014	0.06695851	0.309592139	-0.08083028	0.398760707	0.067162378	0.818764623	0.018256281	0.051326255	-0.154347272	0.085428387	-0.136412885	0.091981964	-0.133663234
Left-Pallidum	0.738815407	-0.026562981	0.792538032	0.020955284	0.443623714	-0.060986378	0.713412672	-0.029258962	0.518429701	-0.051421826	0.601259769	0.04162279	0.646069664	-0.036579905	0.758830555	0.024459964	0.644963014	0.036702632	0.651437063	0.035985877
3rd-Ventricle	0.035079818	0.166746594	0.065278379	-0.146091958	0.488013927	-0.055214789	0.95974916	-0.004021389	0.550477467	-0.04754663	0.879169901	0.012112896	0.007594365	-0.210332578	0.015857803	-0.190443475	0.027027609	-0.174826553	0.036798911	-0.165229137
4th-Ventricle	0.204605324	0.100821629	0.247505939	-0.091950836	0.540325086	0.048761782	0.195036256	0.102978701	0.753020467	-0.025068636	0.907214671	-0.009286903	0.142445705	0.116474493	0.018238184	-0.186455629	0.000376334	-0.277763073	0.000498472	-0.272162278
Brain-Stem	0.024726797	0.177513228	0.028550151	-0.173154363	0.918202913	0.008182989	0.883243559	-0.01170155	0.207290818	-0.100229382	0.921335651	0.007868559	0.286462228	0.084780874	0.000162397	-0.293842377	0.026375262	-0.175567764	0.037316848	-0.164783687
Left-Hippocampus	0.531640879	0.049810205	0.394608961	-0.067754148	0.392029371	-0.068123711	0.886472269	-0.011375745	0.520544396	-0.051162465	0.331097162	0.077327122	0.733983668	0.027073363	0.218706759	-0.097771447	0.307942081	-0.08110553	0.323873531	-0.078486981
Left-Amygdala	0.80799685	0.019361718	0.740886833	-0.026344506	0.251216963	-0.091235847	0.782697808	0.021973962	0.89217699	0.010800545	0.839692007	-0.016117562	0.413342747	0.065112442	0.725192515	-0.028004829	0.14285282	-0.116356633	0.151132078	-0.114013268
CSF	0.001516075	0.248733719	0.004458632	-0.223715442	0.183276929	-0.105737556	0.719838811	0.028573936	0.253165528	-0.090863345	0.023808281	0.178646012	0.114524951	-0.125256066	0.003096873	-0.232457477	0.052524054	-0.153570281	0.05764888	-0.150402833
Left-Accumbens-area	0.000263244	0.284718549	0.003039669	-0.232896302	0.126738567	-0.121231897	0.100934295	0.13014862	0.00130842	-0.251962222	0.114772188	0.125171373	0.810773865	0.01907628	1.32E-06	-0.371460984	0.001076459	-0.256176863	0.001158069	-0.254606742
Left-VentralDC	0.36192044	0.072550959	0.492893032	-0.054598142	0.804093179	0.019763378	0.096875037	0.131710296	0.724835788	-0.028042705	0.920148581	0.00798769	0.642192302	-0.037010282	0.102883961	-0.129416119	0.366405417	-0.071877524	0.369543944	-0.071409288
Left-vessel	0.917519105	0.008331364	0.789192262	-0.02150702	0.31870744	-0.080090739	0.966842755	-0.003344235	0.660364572	-0.035340175	0.759300668	-0.024646561	0.348278675	0.075350882	0.994550561	0.000549477	0.48298515	0.056392612	0.468920243	0.058216573
Left-choroid-plexus	0.528779389	-0.050157541	0.734464736	0.027022498	0.164168981	0.110512237	0.514996296	0.05184408	0.265181761	0.088608754	0.523382171	-0.050815264	0.952055365	0.004790907	0.248512431	0.091756189	0.406870766	-0.066016903	0.374800805	-0.070630468
Right-Lateral-Ventricle	0.273581157	0.08707392	0.27416223	-0.086968929	0.628389078	0.038551243	0.037499196	0.164628099	0.813180809	-0.018829076	0.591259779	0.04277039	0.721919312	-0.028352606	0.21339621	-0.09890314	0.723734407	0.028159687	0.737999561	0.026649083
Right-Inf-Lat-Vent	0.805119058	-0.019657774	0.642924896	0.036928885	0.003087575	0.232528301	0.818041978	-0.018330358	0.6980691	0.030903402	0.275326079	-0.086759091	0.134788001	-0.118740776	0.929403304	-0.007059361	0.068140973	0.144580637	0.057283532	0.150620778
Right-Cerebellum-White-Matter	0.388448874	0.068639098	0.418463858	-0.064402639	0.842400671	-0.015841616	0.882351446	-0.011791606	0.17568266	-0.107588969	0.84975182	0.015093651	0.004447979	0.22377387	0.032367171	-0.169274192	0.000859877	-0.26094409	0.00090127	-0.25995367
Right-Cerebellum-Cortex	0.144513804	0.115878403	0.242082194	-0.093009311	0.189740353	-0.1042057	0.727906134	-0.027716908	0.241054803	-0.093211667	0.294811226	0.083331292	0.092329838	0.133521699	0.019258366	-0.184883651	0.042161381	-0.160851314	0.042619125	-0.160499701
Right-Thalamus	0.229569225	0.095516065	0.382247206	-0.069538615	0.34580337	0.075014863	0.133094178	0.119255296	0.700318622	-0.03066151	0.53541324	0.049353736	0.601462859	-0.041599573	0.165492288	-0.110168649	0.21278773	-0.099034088	0.208780916	-0.099903139
Right-Caudate	0.123436886	0.122289022	0.115928863	-0.124777023	0.733257898	-0.027150121	0.526217243	0.050469347	0.938688477	0.00612893	0.474992192	-0.056876919	0.002248287	0.239887268	0.123076399	-0.122405761	0.002903225	-0.233973902	0.002490862	-0.237534397
Right-Putamen	0.006356025	0.214891268	0.01058649	-0.2015761	0.330829406	-0.077369822	0.591604406	0.042730695	0.159734193	-0.111678999	0.426543077	0.063293044	0.002214266	0.240235501	0.003494031	-0.229598099	0.000580774	-0.26906652	0.000520177	-0.271302532
Right-Pallidum	0.723609484	0.028172959	0.631233541	-0.03823254	0.770548965	-0.02323658	0.493392819	-0.05453516	0.359556857	0.072907944	0.298333937	0.08272785	0.479333114	-0.056320131	0.538747932	-0.048951561	0.550832238	-0.047504366	0.545071641	-0.048192276
Right-Hippocampus	0.017814211	0.187131436	0.038628617	-0.163678382	0.261107139	-0.089365271	0.778044437	-0.02245692	0.274259325	-0.0869514	0.115409207	0.12495381	0.658725961	-0.035182346	0.009501051	-0.204464861	0.143649315	-0.116126782	0.135185007	-0.118620898
Right-Amygdala	0.537003445	0.049161797	0.381879593	-0.069592212	0.032703698	-0.168951079	0.277762125	-0.086321814	0.941667652	0.00583058	0.619194281	0.039585688	0.470925928	0.057400993	0.445879663	-0.060685526	0.140958953	-0.116907099	0.134101752	-0.118948632
Right-Accumbens-area	0.53133731	0.049847009	0.643746435	-0.03683765	0.49382264	-0.054481022	0.809353641	-0.019222229	0.808537528	0.019306125	0.460572323	0.058746703	0.63587105	-0.037714234	0.673058913	-0.033612475	0.30961868	-0.080825861	0.332500537	-0.077103679
Right-VentralDC	0.08676881	0.135837113	0.077740701	-0.139862708	0.977425592	-0.002254719	0.000257778	0.285121309	0.066534643	-0.145422183	0.90961399	0.009045716	0.582481674	-0.043785066	0.004456555	-0.223726821	0.121072262	-0.123059637	0.130818165	-0.119954629
Right-vessel	0.487301485	0.055305106	0.470383414	-0.0574711	0.414224852	-0.064989814	0.921687756	-0.007833226	0.69909558	-0.030792989	0.652131606	-0.035909155	0.026952965	0.174910585	0.116757353	-0.124496441	0.075738455	-0.140806143	0.072130411	-0.142558372
Right-choroid-plexus	0.127383256	-0.121027968	0.135256046	0.118599475	0.839143941	-0.01617342	0.408384547	-0.065804597	0.720888596	-0.028462229	0.38996675	0.068420263	0.941240367	-0.005873365	0.605282839	0.04116352	0.254525134	-0.090604603	0.26807062	-0.088077187
Optic-Chiasm	0.610411754	-0.040579968	0.431658171	0.062596812	0.02565365	0.176406182	0.534663257	-0.049444358	0.990260396	0.000972681	0.672565292	-0.033666323	0.168268933	-0.10945431	0.423119599	-0.063761721	0.803074518	0.019868272	0.762267915	0.024100529
CC_Posterior	0.742243936	0.026201478	0.637884226	-0.037489727	0.395969156	0.067559864	0.736724412	-0.026783721	0.197388613	-0.102441448	0.882347532	-0.011792001	0.069715323	0.14377138	0.288670407	-0.084394771	0.035741719	-0.166155045	0.042332301	-0.160719651
CC_Mid_Posterior	0.151451456	0.113924836	0.150907327	-0.114075583	0.055126844	-0.151931197	0.677907325	-0.03308438	0.350906142	-0.074227132	0.218469712	0.097821542	0.245153184	0.092407989	0.018714923	-0.185711795	0.056701595	-0.150970305	0.067442362	-0.144944626
CC_Central	0.509368152	0.052539401	0.515924905	-0.051729734	0.120528713	-0.123238422	0.717120371	-0.028863463	0.556751866	-0.046801108	0.918530412	0.008150113	0.032811723	0.168847958	0.070635274	-0.143305357	0.173193206	-0.108208714	0.189861509	-0.104177352
CC_Mid_Anterior	0.236392628	-0.094137577	0.287938853	0.084522465	0.893715067	-0.010645559	0.614049361	-0.040167398	0.799468041	0.020239917	0.257246839	-0.090089491	0.058057674	0.150160314	0.444792612	0.060830387	0.542292785	0.048525393	0.515288811	0.05180805
CC_Anterior	0.779018274	0.022355781	0.948055671	-0.005191118	0.925159408	-0.007484935	0.513240768	0.052060542	0.130406658	-0.120082066	0.609682324	-0.040662828	0.159720681	0.11168259	0.144481399	-0.115887693	0.028198098	-0.173534127	0.036003263	-0.165923849
lh_G_and_S_frontomargin	0.669429555	0.034008749	0.775637606	-0.022707037	0.057316301	-0.150601183	0.912493426	0.008756375	0.644853895	-0.036714738	0.588758884	-0.043058766	0.023934547	0.178488089	0.813634171	0.018782534	0.65832858	0.035226061	0.701121155	0.030575281
rh_G_and_S_frontomargin	0.003225347	0.231498008	0.008663001	-0.206902042	0.315421474	-0.079865483	0.191980803	0.103683608	0.615601784	-0.039991651	0.449392533	0.060218757	0.607816812	0.040874941	0.088660621	-0.135036477	0.424227772	-0.063609772	0.398171773	-0.067246097
lh_G_and_S_occipital_inf	0.101994995	0.12974874	0.180040929	-0.106519423	0.153534335	-0.113351539	0.427609486	-0.063147497	0.136739677	-0.118154032	0.783203846	0.021921491	0.906700728	-0.009338577	0.133121173	-0.119247057	0.502258547	-0.053423472	0.509102429	-0.052572327
rh_G_and_S_occipital_inf	0.080932176	0.138398655	0.348080824	-0.074662387	0.346865198	-0.074850345	0.39456861	0.067759918	0.375083619	-0.070588759	0.128773815	0.120590795	0.952487896	-0.004747635	0.01246473	-0.19714327	0.204845299	-0.100768479	0.200083118	-0.101831724
lh_G_and_S_paracentral	0.598384245	-0.041951899	0.733399298	0.027135164	0.699251137	0.030776262	0.319684039	-0.079167321	0.73742344	-0.026709904	0.345552991	0.075053703	0.043735328	0.159655374	0.836157888	0.016477891	0.453177997	0.059718055	0.475343063	0.056831812
rh_G_and_S_paracentral	0.954181034	0.00457826	0.966527228	0.003343771	0.806919376	0.019472533	0.493228955	0.054555806	0.674988752	0.0334021	0.198648263	-0.102155664	0.213502643	0.098880263	0.918662575	-0.008136846	0.508219421	-0.052681807	0.495998368	-0.05420736
lh_G_and_S_subcentral	0.00407212	0.225920433	0.004625271	-0.222817362	0.352330104	-0.074008597	0.570049477	0.04523433	0.017824492	-0.187114884	0.980432276	0.001954348	0.100782797	0.130206005	0.018140932	-0.186609433	0.139663435	-0.117286903	0.118019472	-0.124071964
rh_G_and_S_subcentral	0.019523606	0.18448678	0.040030335	-0.162531667	0.309917704	-0.080776086	0.375070322	-0.070590719	0.137457773	-0.117939757	0.531088183	-0.04987722	0.322324104	0.078737929	0.347850818	-0.074697919	0.396869097	-0.06743154	0.36028155	-0.072798335
lh_G_and_S_transv_frontopol	0.001926164	0.243396497	0.007387836	-0.211044588	0.278687343	-0.086156413	0.016589336	0.189165489	0.107193507	-0.127834973	0.004479273	0.223602578	0.143884365	0.116059137	0.001954573	-0.243066351	0.122648833	-0.122544564	0.131192805	-0.119838877
rh_G_and_S_transv_frontopol	0.447626121	0.06045321	0.743378778	-0.026081938	0.068455967	-0.144417513	0.670365472	-0.033906481	0.168218199	-0.109467283	0.005466213	0.218685184	0.01786019	0.187057474	0.204118049	-0.100929689	0.13185248	-0.119635675	0.121073059	-0.123059376
lh_G_and_S_cingul-Ant	0.987635634	-0.001234831	0.986389148	0.001359329	0.816111701	0.018528303	0.761738011	-0.024155908	0.036465306	-0.165518863	0.252354498	0.091018146	0.436588721	-0.061930168	0.782128264	-0.02203303	0.271048409	-0.087533321	0.269176039	-0.087874815
rh_G_and_S_cingul-Ant	0.000292991	0.282653911	0.001775092	-0.245230226	0.680061502	-0.032850206	0.726840744	0.027829905	0.241265233	-0.093170171	0.722630411	-0.028277006	0.716305388	-0.028950336	0.000764644	-0.263400365	0.014942857	-0.192116235	0.017830007	-0.187106008
lh_G_and_S_cingul-Mid-Ant	0.191853853	0.103713072	0.216671726	-0.098202778	0.393672679	-0.067888116	0.765970436	-0.02371391	0.132449969	-0.1194523	0.976067174	-0.002390436	0.17274839	-0.108320144	0.340556128	-0.075832585	0.605885716	-0.041094814	0.659422496	-0.035105746
rh_G_and_S_cingul-Mid-Ant	0.805719576	-0.019595973	0.756598922	0.024693583	0.280601473	-0.085815395	0.931275624	0.00687167	0.815531459	0.018587828	0.699783118	0.030719067	0.081333265	0.138217964	0.777869853	0.022475055	0.632198324	0.038124581	0.637220049	0.037563763
lh_G_and_S_cingul-Mid-Post	0.683163493	0.032513493	0.760806694	-0.024253265	0.235082699	-0.094400026	0.901833923	0.009828101	0.916045981	-0.008399552	0.208599873	-0.099942687	0.049949993	0.155258815	0.390573231	-0.068332969	0.547334927	-0.04792158	0.619312756	-0.039572317
rh_G_and_S_cingul-Mid-Post	0.47594165	0.056754902	0.503181206	-0.053308373	0.171770971	-0.108565742	0.297383849	-0.082890133	0.664274445	-0.034573053	0.566458262	0.045655728	0.075714929	0.140817348	0.729956453	-0.027499603	0.640585791	0.037188914	0.571859472	0.045022418
lh_G_cingul-Post-dorsal	0.390539908	0.068337763	0.443206024	-0.061042176	0.960457489	0.003950563	0.002389706	0.238489147	0.116639701	0.124536191	0.731318345	-0.027355374	0.11579276	0.124823266	0.924088954	-0.007592312	0.587248312	-0.043233219	0.591926764	-0.042693575
rh_G_cingul-Post-dorsal	0.309205517	0.080894687	0.233474519	-0.094723637	0.983260439	0.001671838	0.447910879	0.060415379	0.228240472	0.095787848	0.714442096	0.029149082	0.271067937	0.087529767	0.353377735	-0.073848171	0.37609809	-0.070439303	0.370400403	-0.071281939
lh_G_cingul-Post-ventral	0.233772113	0.094663635	0.270000467	-0.087724253	0.226580438	-0.096128964	0.826829939	0.017430568	0.101917583	-0.129777812	0.831383615	-0.016965195	0.856428637	-0.014415441	0.315522326	-0.079848894	0.38639848	-0.068935528	0.389400088	-0.068501899
rh_G_cingul-Post-ventral	0.030572923	-0.171046681	0.027596293	0.174192778	0.058515676	0.149890267	0.640966509	-0.037146565	0.500366794	0.053659809	0.007184067	-0.211764628	0.198873563	-0.102104687	0.367202589	0.071758361	0.290599228	0.084059125	0.221234856	0.097239568
lh_G_cuneus	0.0256647	0.176393192	0.116308858	-0.124648138	0.370729958	-0.071232985	0.334949708	-0.076715166	0.271556388	-0.087440949	0.132706071	0.119373894	0.052361073	-0.153675136	0.004465018	-0.223680471	0.601392575	-0.041607607	0.687922878	-0.031997988
rh_G_cuneus	0.837931481	0.016297019	0.51314385	-0.052072503	0.798824907	0.020306237	0.530869045	-0.0499038	0.620270117	0.039464314	0.247050704	-0.092039054	0.160648328	-0.111436532	0.72015834	-0.02853993	0.784944085	-0.021741116	0.799219533	-0.020265542
lh_G_front_inf-Opercular	0.009926233	0.203300222	0.015182022	-0.191670538	0.085139523	-0.136537911	0.830720086	0.017032969	0.002102744	-0.241412115	0.241060929	0.093210458	0.584725506	0.043525034	0.002769339	-0.235076764	0.005546389	-0.218321551	0.005657895	-0.217823563
rh_G_front_inf-Opercular	0.018252874	0.186432458	0.026860508	-0.175014947	0.186122506	-0.10505835	0.993040766	0.000695001	0.168140563	-0.109487142	0.060428438	-0.14878091	0.493014715	0.054582804	0.02582252	-0.176208185	0.312385732	-0.080366455	0.307788338	-0.081131225
lh_G_front_inf-Orbital	0.000150163	0.295293402	0.000741099	-0.264050932	0.971733606	0.002823443	0.238889905	0.093640045	0.238052031	-0.093806567	0.800231202	0.020161238	0.523331151	-0.050821497	0.000207465	-0.289254679	0.073822024	-0.141728218	0.077056151	-0.14018303
rh_G_front_inf-Orbital	0.00871	0.206759956	0.018031903	-0.186782715	0.098100128	-0.131233612	0.903172855	0.00969339	0.044993262	-0.158725172	0.222279759	0.097020994	0.64036607	0.03721336	0.026635396	-0.175270335	0.634148395	-0.037906579	0.606746686	-0.040996746
lh_G_front_inf-Triangul	0.000196443	0.290283917	0.0008843	-0.260354545	0.366697433	-0.071833854	0.367140797	0.071767592	0.023793205	-0.178664917	0.062564472	0.147575626	0.707465411	-0.029894853	3.74E-07	-0.38886472	0.002261325	-0.239755085	0.00394238	-0.226702891
rh_G_front_inf-Triangul	0.124721152	0.121875264	0.19373891	-0.103277016	0.667118485	-0.034261519	0.776225233	0.02264595	0.674847876	0.03341745	0.800606903	0.020122511	0.516668728	0.051638218	0.912665473	0.00873909	0.385141254	0.069117759	0.399957012	0.066992545
lh_G_front_middle	0.005058589	0.220611162	0.016773981	-0.188850678	0.389380643	-0.068504702	0.674198713	-0.033488196	0.111351971	-0.126355864	0.086595703	0.135911068	0.164917851	-0.110317545	0.000311723	-0.281451415	0.191310461	-0.10383935	0.234380362	-0.094541164
rh_G_front_middle	0.142958582	0.116326056	0.194330907	-0.103140711	0.177299899	-0.107189829	0.997084292	0.000291181	0.932387173	0.006760261	0.602717664	0.0414562	0.372210522	0.071013382	0.452434234	-0.059816247	0.655858725	0.035498003	0.710624978	0.029556794
lh_G_front_sup	0.094847919	0.132509644	0.087426842	-0.135557058	0.397806435	-0.067298068	0.422079717	-0.063904516	0.143923579	-0.11604786	0.326839846	0.078008703	0.190044357	0.104134595	0.000478867	-0.272969162	0.015086212	-0.191848344	0.020691846	-0.182792429
rh_G_front_sup	2.79E-05	0.324759704	0.000217791	-0.288335482	0.030731328	-0.170886689	0.594085315	-0.042445248	0.042473218	-0.160611434	0.841939403	0.015888594	0.832760565	-0.016824587	9.20E-06	-0.342648148	0.002967863	-0.233457833	0.0034513	-0.229891246
lh_G_Ins_lg_and_S_cent_ins	0.499974782	-0.053708842	0.444294139	0.06089688	0.429626394	-0.062872792	0.699290644	0.030772014	0.002265318	-0.23971474	0.897129412	0.010301651	0.629063996	0.038475568	0.595783625	-0.042250157	0.243181883	-0.092793377	0.246714718	-0.092104236
rh_G_Ins_lg_and_S_cent_ins	0.115691592	0.124857666	0.147788575	-0.114947619	0.249658143	0.091535282	0.375549748	0.070520056	0.581948473	0.043846926	0.717714457	0.028800158	0.631297311	0.038225402	0.045870941	-0.158088941	0.271030809	-0.087536523	0.318467943	-0.079365885
lh_G_insular_short	0.300922624	0.082287406	0.623950652	-0.039049765	0.661657773	0.034860144	0.709110711	0.029718748	0.509020832	-0.05258244	0.230184136	0.095390667	0.328011518	0.077820556	0.028067407	-0.173676136	0.151243919	-0.113982284	0.143133005	-0.116275667
rh_G_insular_short	0.078973687	0.13929145	0.101549249	-0.129916383	0.579845672	-0.04409114	0.0393809	0.163058685	0.707273272	-0.029915428	0.559395918	-0.046488161	0.552178192	0.047344145	0.074784092	-0.141262937	0.403739445	-0.066457555	0.434620796	-0.062195726
lh_G_occipital_middle	0.377237397	0.070271749	0.948823991	-0.00511423	0.157678821	-0.112227991	0.409791875	-0.065607636	0.343219358	0.075416563	0.42421457	0.063611581	0.227221077	0.095997112	0.076236856	-0.140569437	0.026010183	-0.175989449	0.027505604	-0.174293095
rh_G_occipital_middle	0.096679548	0.131786802	0.123680048	-0.122210427	0.264351626	0.088762234	0.379575054	-0.069928924	0.625305669	-0.03889741	0.056755939	-0.15093754	0.519975133	-0.051232231	0.177566651	-0.107124252	0.380322552	-0.069819572	0.410515373	-0.065506535
lh_G_occipital_sup	0.155825231	0.112727711	0.13367286	-0.119078953	0.916537404	0.008350207	0.863541879	-0.013694035	0.157450657	-0.112289264	0.066005866	-0.145702831	0.632033162	0.038143058	0.410869772	-0.06545705	0.848971523	-0.015172981	0.846658731	-0.015408203
rh_G_occipital_sup	0.007786199	0.209686469	0.013986799	-0.193962515	0.282905597	-0.085406965	0.510675848	-0.052377491	0.863599632	-0.013688182	0.464515275	-0.058232273	0.456613484	-0.059265665	0.014922569	-0.192154327	0.130045433	-0.120194185	0.126914833	-0.121176061
lh_G_oc-temp_lat-fusifor	0.211042504	0.099411162	0.316898808	-0.079622822	0.293001885	-0.083643093	0.481934694	-0.055987746	0.272066114	-0.087348377	0.707157128	-0.029927867	0.206536464	0.100395184	0.010527451	-0.20172635	0.03375101	-0.167963241	0.037157416	-0.164920247
rh_G_oc-temp_lat-fusifor	0.003219815	0.231538601	0.011058725	-0.200400166	0.82880381	0.017228772	0.621550603	0.039319969	0.362937395	-0.072397809	0.147724339	0.114965726	0.842895003	-0.015791276	0.015643861	-0.190826931	0.236352109	-0.09414568	0.244319573	-0.092570696
lh_G_oc-temp_med-Lingual	0.08025548	0.138705147	0.061808586	-0.147998231	0.750798246	-0.02530182	0.359950434	-0.072848399	0.004425139	-0.223899573	0.027898233	-0.1738608	0.870619141	-0.01297738	0.115101739	-0.125058704	0.08434928	-0.13688169	0.080259913	-0.138703133
rh_G_oc-temp_med-Lingual	2.30E-05	0.327976089	0.000146927	-0.295695595	0.639204686	0.037342631	0.83442365	0.016654831	0.294629447	-0.08336256	0.972552741	-0.002741589	0.954883925	0.004507952	6.28E-05	-0.310951455	0.005095883	-0.220429288	0.004520515	-0.223378467
lh_G_oc-temp_med-Parahip	0.799355202	-0.020251552	0.942190584	-0.005778219	0.478248539	0.056458987	0.740971219	-0.02633561	0.949182137	0.005078391	0.469406553	0.057597449	0.819327162	0.018198627	0.80216974	-0.019961468	0.84339571	0.015740293	0.827996031	0.017311341
rh_G_oc-temp_med-Parahip	0.030973008	0.170643933	0.044603651	-0.159010929	0.605769947	-0.041108005	0.020717818	0.182755709	0.340963487	0.075768819	0.735022878	0.026963498	0.055238501	-0.151862324	0.138780965	-0.117547154	0.168749234	-0.109331636	0.179024022	-0.106767257
lh_G_orbital	0.000457585	0.27388031	0.000956706	-0.258690674	0.005181187	-0.220017722	0.806488111	-0.019516898	0.037843671	-0.164335908	0.069948887	0.143652592	0.163274563	-0.110745639	1.52E-05	-0.334708814	0.004531243	-0.223320476	0.006133074	-0.215795075
rh_G_orbital	0.226017316	0.096245079	0.348563827	-0.074587821	0.172248295	-0.108445674	0.42666316	-0.063276644	0.697036295	-0.031014555	0.227084752	0.096025148	0.195861397	0.102789714	0.005673726	-0.217753572	0.004793044	-0.221942028	0.004772597	-0.222047222
lh_G_pariet_inf-Angular	0.954768511	0.004519496	0.901683412	-0.009843246	0.682869365	0.032545395	0.31146189	-0.080519541	0.987483295	0.001250047	0.369855216	0.071362983	0.225007459	-0.096453824	0.961954837	-0.003800853	0.536462098	0.049227106	0.586471569	0.043323004
rh_G_pariet_inf-Angular	0.010193782	0.202589732	0.039806463	-0.162712523	0.78218458	-0.022027189	0.449409131	-0.060216556	0.353378944	-0.073847986	0.459473565	0.058890489	0.876682204	-0.012364253	0.00043229	-0.275015677	0.105479192	-0.128457852	0.109963582	-0.126844812
lh_G_pariet_inf-Supramar	0.162677632	0.110901942	0.254639293	-0.090582921	0.30213992	-0.082081157	0.420640161	0.064102532	0.207549705	-0.10017258	0.03907335	0.163310818	0.444410913	0.0608813	0.02275008	-0.179998594	0.352069495	-0.074048551	0.386959236	-0.068854364
rh_G_pariet_inf-Supramar	0.000397256	0.276694136	0.004135009	-0.225549192	0.068866245	-0.144205959	0.734191996	-0.027051334	0.008829698	-0.206401126	0.955225982	-0.004473738	0.62069236	-0.039416702	0.000155529	-0.294643841	0.032895645	-0.168768044	0.034712242	-0.167079188
lh_G_parietal_sup	0.033989263	0.16774215	0.079490637	-0.139054077	0.01611842	-0.189982402	0.272186309	-0.087326565	0.0096986	-0.20391814	0.024987331	0.177198495	0.213403411	0.098901592	0.003643521	-0.228597364	0.001489726	-0.249120167	0.001560853	-0.248090843
rh_G_parietal_sup	5.03E-05	0.314785996	0.000433884	-0.274942348	0.235345527	-0.094347285	0.79964339	-0.020221838	0.021063516	-0.182270703	0.73049694	-0.027442353	0.738642051	-0.026581274	0.000311772	-0.281448366	0.073315931	-0.141974952	0.080314413	-0.138678372
lh_G_postcentral	0.06252425	0.147598008	0.087024099	-0.135728262	0.546533925	0.048017319	0.861066618	0.01394494	0.241734629	-0.093077701	0.221964192	0.097086928	0.617790338	-0.039744216	0.077380675	-0.14003089	0.653557696	-0.035751726	0.675565809	-0.033339239
rh_G_postcentral	0.025291178	0.176834976	0.03694057	-0.165106781	0.117231097	-0.124336695	0.415965072	0.064748341	0.088047838	-0.135294306	0.581551006	-0.043893055	0.290569879	0.084064221	0.044207676	-0.159303497	0.109582668	-0.126979802	0.120029866	-0.123403053
lh_G_precentral	0.008127517	0.208571032	0.007152366	-0.211878276	0.736693565	-0.026786979	0.062113438	0.147827286	0.150639798	-0.11414985	0.762718915	-0.024053406	0.718419996	0.028725	0.008869711	-0.206282135	0.199924392	-0.101867476	0.208483337	-0.099968157
rh_G_precentral	1.78E-06	0.367229517	1.73E-05	-0.332626214	0.105686872	-0.128381972	0.804972803	-0.019672828	0.558095055	-0.04664204	0.356155104	0.073424302	0.992776666	-0.000721377	0.000108566	-0.301221794	0.167300698	-0.109702402	0.168598516	-0.109370103
lh_G_precuneus	0.003657359	0.228506608	0.003146903	-0.232079643	0.556515676	-0.046829098	5.23E-05	0.314121703	0.230512087	-0.095323885	0.637207128	-0.037565203	0.957317708	0.004264534	0.0082225	-0.208268017	0.128614078	-0.120640829	0.133051923	-0.119268195
rh_G_precuneus	8.94E-05	0.304713139	0.000348028	-0.279300392	0.317398168	-0.079540965	0.801645716	-0.020015458	0.071111936	-0.14306583	0.562987509	-0.046064199	0.855354141	-0.014524514	0.000391089	-0.277003685	0.02150112	-0.181666512	0.024453986	-0.177845854
lh_G_rectus	0.01921719	0.184945684	0.048916568	-0.155957097	0.356605523	-0.073355755	0.353115568	-0.073888289	0.887610972	-0.011260885	0.408529982	0.065784224	0.249023101	0.091657639	0.07395575	-0.141663252	0.250077123	-0.091454673	0.249060727	-0.091650383
rh_G_rectus	0.56308571	0.046052626	0.720148279	-0.028541	0.746606643	-0.025742245	0.469534066	0.057580948	0.110283596	-0.126731686	0.204453838	0.100855203	0.090112388	0.13443127	0.87267681	-0.012769214	0.616502511	0.03988977	0.631950398	0.038152317
lh_G_subcallosal	0.138255852	-0.117702616	0.099155381	0.130826775	0.569604538	-0.045286471	0.773933598	0.022884251	0.901585958	-0.009853052	0.076412258	0.14048643	0.702303373	-0.03044832	0.791920983	0.02101906	0.934764792	-0.006521999	0.987847522	-0.001213668
rh_G_subcallosal	0.388086342	0.068691441	0.778118144	-0.022449264	0.381111048	-0.069704365	0.227280779	0.095984838	0.189733552	-0.104207291	0.087480538	0.13553428	0.945911563	0.005405711	0.011629127	-0.19903732	0.236123318	-0.094191451	0.274867831	-0.08684164
lh_G_temp_sup-G_T_transv	0.993888573	-0.000610331	0.744916138	0.025920092	0.641894407	-0.037043392	0.924325387	0.007568594	0.170298415	-0.108937718	0.099124654	0.130838572	0.437834705	0.061762384	0.609714533	-0.040659168	0.265820095	-0.088490959	0.279757501	-0.085965562
rh_G_temp_sup-G_T_transv	0.703195231	0.030352593	0.981871088	-0.00181062	0.92587542	0.007413119	0.520823012	0.051128334	0.410523504	0.0655054	0.66855167	-0.034104727	0.934075705	0.006591046	0.528107733	-0.050239206	0.648385999	-0.036323303	0.680868659	-0.032762536
lh_G_temp_sup-Lateral	0.000616905	0.267833715	0.003130374	-0.232203867	0.185160512	-0.10528711	0.956495616	-0.004346752	0.307882281	-0.081115523	0.503346422	0.053287775	0.313756594	-0.080139838	1.40E-05	-0.336062145	0.02864092	-0.173057097	0.034980011	-0.16683661
rh_G_temp_sup-Lateral	0.066340546	0.145524988	0.056523671	-0.15107776	0.822891957	-0.017833495	0.933459614	-0.006652784	0.268129004	0.088066484	0.794691284	0.020732833	0.343318174	0.075401166	0.109016201	-0.127181231	0.013354235	-0.195245709	0.012156491	-0.1978286
lh_G_temp_sup-Plan_polar	0.668503714	-0.034109971	0.652279641	0.035892807	0.653107804	0.035801376	0.531616751	0.04981313	0.841566863	-0.01592654	0.50349039	0.053269828	0.143642833	0.116128649	0.058082425	-0.150145676	0.033581501	-0.168121346	0.041958033	-0.161008541
rh_G_temp_sup-Plan_polar	0.000118892	0.299574127	0.001416756	-0.25022385	0.026099998	-0.175885241	0.081450946	0.138165084	0.05856529	-0.149861118	0.203166329	0.101141285	0.420784281	0.06408269	6.55E-06	-0.347901819	0.001023145	-0.257262598	0.000885847	-0.260317706
lh_G_temp_sup-Plan_tempo	0.037025936	0.165033239	0.031010583	-0.170606336	0.65118958	0.036013223	0.453448663	-0.059682344	0.18667176	-0.104928126	0.385564624	-0.069056352	0.462249539	-0.058527583	0.146317837	-0.115363691	0.071209969	-0.143016729	0.069639211	-0.143810159
rh_G_temp_sup-Plan_tempo	0.346122955	-0.074965313	0.315072674	0.079922884	0.26681713	-0.088307355	0.194044188	-0.103206689	0.664215809	-0.034579481	0.286455151	-0.084782115	0.307474642	0.08118368	0.85019376	0.015048728	0.916026724	0.008401486	0.838617381	0.016227093
lh_G_temporal_inf	0.219891173	0.097521721	0.162370873	-0.110982432	0.488778035	-0.055118001	0.410927729	0.06544896	0.527644271	-0.050295587	0.175965852	0.107518881	0.264461905	0.088741826	0.012467142	-0.197137967	0.350529923	-0.074284963	0.348656982	-0.074573447
rh_G_temporal_inf	0.826852922	-0.017428218	0.705781751	0.030075215	0.346949112	0.074837357	0.967519663	-0.003244576	0.151281099	0.113971988	0.011979183	0.19822976	0.347731849	0.074716303	0.814649783	-0.018678295	0.880757527	-0.011952545	0.866887806	-0.013355088
lh_G_temporal_middle	0.0001377	0.296889533	0.000611918	-0.267999857	0.047640535	-0.156836435	0.603010199	0.041422795	0.052514891	-0.153576169	0.035694123	0.166197272	0.32398045	0.078469693	2.27E-07	-0.395498252	0.000423173	-0.275439984	0.000470347	-0.273329327
rh_G_temporal_middle	0.128169942	0.120780195	0.257664399	-0.090010796	0.875854876	0.012447873	0.714524452	-0.029140294	0.175247111	-0.107696927	0.22446946	0.096565303	0.949948938	-0.005001661	0.018716222	-0.185709791	0.159564704	-0.111724068	0.156405175	-0.112570883
lh_Lat_Fis-ant-Horizont	0.044788541	0.158875064	0.050334348	-0.155002167	0.323818277	0.078495917	0.886912253	-0.011331361	0.524110051	-0.050726362	0.504506709	-0.053143214	0.019304139	-0.184814825	0.034936945	-0.166875518	0.199981198	-0.101854679	0.226525901	-0.0961402
rh_Lat_Fis-ant-Horizont	0.046537373	0.157612593	0.09277841	-0.133339818	0.550358073	-0.047560856	0.921353837	0.007866734	0.06780729	-0.144754111	0.266797591	0.088310949	0.177676294	-0.107097319	0.21331058	-0.098921552	0.301732824	-0.082150071	0.302564902	-0.082009281
lh_Lat_Fis-ant-Vertical	0.045497771	0.1583582	0.132720731	-0.11936941	0.743179932	0.026102879	0.435946728	-0.062016725	0.722517735	-0.028288984	0.437530683	0.061803298	0.184494501	0.105445996	0.003494176	-0.229597111	0.003787877	-0.227665494	0.004052306	-0.22603847
rh_Lat_Fis-ant-Vertical	0.034444417	0.167323405	0.094438053	-0.132672909	0.282843963	-0.085417861	0.461764175	-0.058590948	0.278844711	-0.086128317	0.280468276	0.085839074	0.161527568	0.111204293	0.043119491	-0.160118949	0.187352178	-0.104767193	0.194743941	-0.10304579
lh_Lat_Fis-post	0.872360098	0.012801249	0.828297747	-0.017280498	0.350818357	-0.074240623	0.580844895	0.043975041	0.230186504	-0.095390185	0.486798359	0.055368931	0.599983261	0.041768801	0.910605787	-0.008946042	0.822395752	0.017884297	0.775127585	0.022760066
rh_Lat_Fis-post	0.688175935	-0.031970616	0.719187518	0.028643268	0.557944952	-0.046659807	0.573035473	-0.044884903	0.763297598	-0.023992953	0.231020654	-0.095220455	0.868836076	0.013157836	0.221000223	0.097288749	0.576636132	0.044464682	0.582439881	0.043789914
lh_Pole_occipital	0.089861151	0.134535446	0.116311103	-0.124647377	0.19678881	-0.102577993	0.511796776	-0.052238876	0.6742717	-0.03348024	0.40853216	-0.065783919	0.129127149	0.120480291	0.086215297	-0.136074003	0.784533364	-0.021783677	0.771218587	-0.023166839
rh_Pole_occipital	0.594798774	-0.04236326	0.792828122	0.020925305	0.834660183	0.016630693	0.464288143	-0.058261841	0.064204251	0.14667303	0.05214726	-0.153813104	0.233490245	-0.094720465	0.816261239	0.018512964	0.687683361	0.032023899	0.714135005	0.029181855
lh_Pole_temporal	0.009075568	0.20567736	0.021337009	-0.181891844	0.066333109	-0.145528931	0.142295755	0.116517968	0.298577727	-0.082686264	0.14337523	0.116205767	0.00154613	0.248300347	3.87E-05	-0.319257063	0.000148423	-0.295508558	0.000205348	-0.289448357
rh_Pole_temporal	0.013418883	0.195112156	0.02876327	-0.172926406	0.52435235	-0.050696782	7.05E-05	0.308926691	0.148584429	-0.114723777	0.391199761	-0.068242874	0.151756345	0.113840548	5.56E-05	-0.313069925	0.000934344	-0.259191853	0.001297393	-0.252146477
lh_S_calcarine	0.327695033	-0.077871335	0.244642486	0.092507623	0.704147685	-0.03025041	0.845123288	-0.015564437	0.565986111	-0.045711225	0.910435269	-0.008963178	0.723675682	0.028165926	0.967875201	0.003209041	0.583951606	-0.043614667	0.609436655	-0.040690744
rh_S_calcarine	0.009653071	-0.204043264	0.011121804	0.200246452	0.282034576	-0.085561099	0.26120331	-0.089347323	0.067505857	0.144911418	0.015291938	0.191467754	0.73869437	0.026575753	0.003052748	0.232795319	0.136032691	0.118365833	0.138605398	0.117599082
lh_S_central	0.180075268	-0.106511072	0.255148935	0.090486208	0.409298711	-0.065676611	0.331613971	-0.077244766	0.518360028	0.051430381	0.193673867	-0.103292011	0.28836979	0.084447218	0.010541822	0.201689708	0.110074711	0.126805499	0.106202555	0.128194063
rh_S_central	0.096027989	0.132042682	0.111784439	-0.126204536	0.390011333	-0.068413843	0.395822366	-0.067580812	0.874620842	0.012572625	0.706632918	-0.029984015	0.55821147	0.046628263	0.261148709	-0.089357513	0.988030596	0.001195383	0.946768704	0.00531992
lh_S_cingul-Marginalis	0.964489929	0.003547417	0.929120621	0.007087702	0.729209696	-0.027578725	0.747863034	0.025610151	0.346074965	-0.074972752	0.475172596	0.056853725	0.95367539	-0.004628841	0.212111234	-0.099179989	0.95471227	0.004525122	0.9158465	0.008419584
rh_S_cingul-Marginalis	0.006840248	0.213021786	0.002263443	-0.239733675	0.901714937	-0.009840074	0.539318028	-0.048882929	0.422157888	-0.063893775	0.80702481	-0.019461688	0.462088338	-0.058548624	0.295461618	-0.083219521	0.546350514	-0.048039251	0.472931556	-0.057142194
lh_S_circular_insula_ant	0.048379073	0.15632514	0.151825357	-0.113821487	0.055638645	-0.151616446	0.82209558	-0.017915033	0.58644669	-0.043325881	0.000680298	0.265823225	0.651886354	0.035936243	0.004544719	-0.223247795	0.018549121	-0.185968606	0.021296838	-0.181947227
rh_S_circular_insula_ant	0.126813109	0.121208277	0.142679963	-0.116406644	0.878550508	-0.012175468	0.000896924	0.260055674	0.338077825	-0.076221579	0.546193631	0.048058014	0.868111118	0.013231224	0.012130951	-0.197886066	0.216104379	-0.098323543	0.255682299	-0.090385136
lh_S_circular_insula_inf	0.540750194	-0.048710675	0.228847517	0.095663545	0.223626207	-0.096740415	0.60755713	-0.04090449	0.722384869	0.028303108	0.096166076	-0.131988337	0.021334668	0.181895069	0.53872205	-0.048954677	0.40096459	-0.066849739	0.369221483	-0.071457283
rh_S_circular_insula_inf	0.517813908	-0.051497453	0.354787037	0.07363283	0.238124875	0.093792074	0.802683355	0.01990856	0.567348953	-0.045551095	0.621505964	-0.039324999	0.491841212	0.054730801	0.375614525	0.070510513	0.066069727	0.14566884	0.080895279	0.138415313
lh_S_circular_insula_sup	0.350298695	-0.074320526	0.268388729	0.088018892	0.831858569	-0.016916689	0.909498561	0.009057318	0.810742534	-0.019079499	0.112454528	0.125970961	0.766518384	-0.02365674	0.619749437	-0.039523045	0.957048286	-0.004291479	0.981196794	0.001877977
rh_S_circular_insula_sup	0.028174241	-0.173560009	0.016917903	0.188607379	0.075336485	0.140997971	0.339409067	-0.076012403	0.414084229	0.065009353	0.966902121	0.003306299	0.358844018	0.073015894	0.250198315	0.091431374	0.179040867	0.106763143	0.168976929	0.109273571
lh_S_collat_transv_ant	0.775103518	0.022762569	0.679139312	-0.03295042	0.27410722	-0.086978862	0.406169739	0.066115379	0.312672691	-0.080318964	0.85184375	-0.014881045	0.043661709	0.159710503	0.109960446	-0.126845922	0.042490532	-0.160598159	0.052746718	-0.153427464
rh_S_collat_transv_ant	0.119592727	0.123547757	0.22702602	-0.096037229	0.981336979	0.001863974	0.090761656	0.13416312	0.406397203	-0.066083416	0.40401206	0.066419111	0.434456388	0.062217943	0.119098247	-0.123711937	0.955139252	0.004482413	0.964871245	0.003509299
lh_S_collat_transv_post	0.068358501	0.144467922	0.0616821	-0.148069361	0.652745769	-0.035841339	0.886799386	-0.011342746	0.686235135	-0.03218064	0.888393226	-0.011181993	0.847551971	-0.01531734	0.037687691	-0.164467935	0.086898827	-0.135781644	0.07858507	-0.13947072
rh_S_collat_transv_post	0.007167433	0.211824206	0.023313595	-0.17927174	0.125237266	-0.121709912	0.000131769	0.297697037	0.094717849	-0.132561395	0.044364672	0.159187239	0.327774219	-0.077858627	0.001301035	-0.252085469	0.008381778	-0.207766783	0.009357289	-0.204869075
lh_S_front_inf	0.015122655	0.191780596	0.030024486	-0.171606117	0.137301518	-0.117986309	0.705117363	0.030146429	0.878093318	0.012221659	0.000596608	0.268517798	0.729459606	0.027552243	0.035190142	-0.166647344	0.64074654	-0.037171032	0.665115709	-0.034480847
rh_S_front_inf	0.003644657	0.228589903	0.009028553	-0.205814407	0.098252991	-0.131174465	0.520277615	0.051195155	0.239299559	-0.093558778	0.680137211	-0.032841982	0.624459323	0.038992555	0.055952532	-0.15142459	0.980762817	0.001921329	0.994233042	0.000575929
lh_S_front_middle	0.271125167	0.087519355	0.302498958	-0.082020429	0.032293826	-0.169344991	0.491646012	-0.054755437	0.133920998	-0.119003516	0.255932279	0.090337815	0.956123734	0.004383946	0.075150202	-0.141087149	0.136637237	-0.118184669	0.141981191	-0.116609284
rh_S_front_middle	0.162622799	0.110916321	0.291333292	-0.083931776	0.813679266	-0.018777905	0.312969598	0.080269857	0.089652034	-0.134622334	0.456372666	0.059297315	0.093978728	0.132856546	0.121507213	-0.12291702	0.987008192	-0.001297499	0.928779453	-0.007121907
lh_S_front_sup	0.000501963	0.272021693	0.000872511	-0.260637232	0.085150112	-0.136533322	0.040659991	0.162027514	0.058709273	-0.14977664	0.579275746	0.0441574	0.227709273	0.095896811	9.48E-05	-0.303660217	0.162904063	-0.110842602	0.1613334	-0.111255498
rh_S_front_sup	0.016730945	0.188923781	0.030032064	-0.171598328	0.229379128	-0.09555488	0.543887641	-0.048334106	0.196728948	-0.102591637	0.983047825	-0.001693076	0.193322406	0.103373096	0.032825446	-0.168834879	0.297239366	-0.082914842	0.278706413	-0.086153008
lh_S_interm_prim-Jensen	0.974376289	-0.002559379	0.933327232	-0.00666605	0.744123379	-0.026003536	0.490035332	0.054958917	0.977958288	-0.0022015	0.279345939	0.086038901	0.027020909	0.174834088	0.994295752	0.000569666	0.785755871	0.021657012	0.828555152	0.017254188
rh_S_interm_prim-Jensen	0.772537144	0.023029563	0.948623974	0.005134246	0.345058872	-0.075130404	0.007089356	0.212105503	0.103894258	-0.129040839	0.530541367	0.049943556	0.433970041	0.062283692	0.37249457	-0.070971313	0.263824627	-0.08885984	0.233884381	-0.094641013
lh_S_intrapariet_and_P_trans	0.582333499	0.043802254	0.61253228	-0.040339332	0.322246392	-0.078750536	0.292947696	-0.083652451	0.956156657	-0.004380653	0.546972826	0.047964851	0.635052343	-0.037805621	0.709208134	0.029708325	0.334731614	-0.076749689	0.320747757	-0.078994038
rh_S_intrapariet_and_P_trans	6.23E-05	0.311087383	0.000444925	-0.274441102	0.191307743	-0.103839982	0.666866344	-0.034289118	0.069355681	-0.143954925	0.415952637	-0.064750064	0.786071795	-0.021624288	0.001123125	-0.25526623	0.096612595	-0.131813032	0.10086176	-0.130176086
lh_S_oc_middle_and_Lunatus	0.433352661	0.062367216	0.455753112	-0.059378782	0.081500631	-0.138142777	0.008834671	0.206386311	0.394747967	-0.067734275	0.075145092	0.141089598	0.101089025	0.130090082	0.050124473	-0.155142106	0.068645755	-0.144319523	0.064354794	-0.146591114
rh_S_oc_middle_and_Lunatus	0.941896506	0.005807665	0.747417438	-0.025656992	0.468999618	-0.057650125	0.157887686	0.112171959	0.49597457	0.05421035	0.061086941	-0.148405665	0.203276264	-0.101116807	0.528231465	0.050224158	0.670622696	-0.033878384	0.695874142	-0.0311397
lh_S_oc_sup_and_transversal	0.544126568	0.048305473	0.661606716	-0.034865751	0.407276301	-0.065959981	0.352513154	-0.073980545	0.936206773	0.006377526	0.208530237	0.099957905	0.16378416	0.110612541	0.556210947	0.046865219	0.212037474	-0.099195916	0.184169355	-0.105523717
rh_S_oc_sup_and_transversal	0.286840769	0.084714545	0.237794872	-0.093857758	0.145460582	0.115607672	0.609272459	-0.040709406	0.543255105	0.048409939	0.078568823	-0.13947823	0.671458658	-0.033787098	0.922038719	-0.007798009	0.954496742	-0.00454668	0.992722621	-0.000726774
lh_S_occipital_ant	0.477103434	0.056605778	0.406192733	-0.066112148	0.911385949	-0.008867647	0.728014296	0.02770544	0.805971828	-0.019570017	0.955473793	0.004448952	0.812394924	0.01890977	0.958791971	0.004117103	0.6327144	-0.03806686	0.61026782	-0.040596314
rh_S_occipital_ant	0.000298366	0.282301697	0.001363179	-0.251067784	0.616923054	-0.039842224	0.363557563	-0.072304544	0.71642491	0.028937594	0.869101405	0.013130979	0.313934361	-0.080110499	0.009894618	-0.203385287	0.109618926	-0.126966937	0.090042524	-0.134460216
lh_S_oc-temp_lat	0.625166958	0.038913	0.769342977	-0.023362229	0.398988339	-0.067130039	0.676137325	-0.033277002	0.890103599	-0.011009536	0.12412789	0.122065987	0.051272107	0.154382751	0.146864748	-0.115208601	0.563238467	-0.046034624	0.572221442	-0.044980077
rh_S_oc-temp_lat	0.147619066	0.114995413	0.235405988	-0.094335159	0.921319818	-0.007870148	0.603156684	-0.04140607	0.31135226	-0.080537727	0.046200436	-0.15785271	0.716012778	0.028981535	0.030720145	-0.170897961	0.215339243	-0.098486768	0.233522225	-0.094714015
lh_S_oc-temp_med_and_Lingual	0.736690386	0.026787315	0.855245566	-0.014535537	0.387334297	-0.068800117	0.171499874	0.108634044	0.816016004	0.018538119	0.36867642	0.071538468	0.005701519	-0.217631118	0.387669478	-0.068751665	0.727659522	-0.02774306	0.771522132	-0.023135231
rh_S_oc-temp_med_and_Lingual	0.79204743	-0.02100599	0.518064213	0.051466707	0.199314086	-0.102005135	0.662837733	0.034730628	0.812239423	0.018925739	0.34055959	0.075832043	0.139997293	-0.11718877	0.339252677	-0.076036949	0.686163461	-0.0321884	0.792453706	-0.020963999
lh_S_orbital_lateral	0.802275884	0.019950534	0.917237534	0.008279909	0.233695186	-0.09467914	0.928631736	0.007136718	0.144735101	0.115815003	0.0075709	0.210412604	0.525568601	0.050548406	0.404225745	-0.066388988	0.267382229	-0.0882035	0.278047419	-0.086270773
rh_S_orbital_lateral	0.167923218	0.109542771	0.232925918	-0.094834389	0.729428169	-0.027555574	0.722891523	0.028249253	0.968265872	0.003169995	0.592748345	-0.042599009	0.299272053	0.082567946	0.447134383	-0.06051857	0.315472835	0.079857035	0.330701948	0.077390156
lh_S_orbital_med-olfact	0.437555488	0.06179996	0.508273246	-0.052675131	0.423828157	-0.063664539	0.870237076	-0.013016041	0.360392026	0.072781637	0.088438449	0.135129791	0.5150257	0.051840458	0.233849088	-0.094648124	0.165124493	-0.110263938	0.179345105	-0.106688893
rh_S_orbital_med-olfact	0.570145923	0.04522303	0.436390137	-0.061956934	0.072525186	-0.142363236	0.739965552	0.02644165	0.424274367	-0.063603388	0.746263352	0.02577835	0.288527172	0.084419756	0.545030253	-0.048197231	0.588269493	-0.043115262	0.560831019	-0.046318601
lh_S_orbital-H_Shaped	0.197217608	0.102480346	0.418705734	-0.06436924	0.403138208	-0.066542394	0.55223133	-0.047337823	0.758127735	0.024533516	0.001624816	0.247201099	0.091125384	0.134013566	0.220450172	-0.097404191	0.801116299	-0.020070012	0.740901588	-0.02634295
rh_S_orbital-H_Shaped	0.020189045	0.183511259	0.076478298	-0.140455217	0.065497538	-0.145974361	0.11829684	0.123979153	0.014088589	-0.193760787	4.66E-05	0.316118201	0.042128063	0.160877032	0.000138333	-0.296805265	0.009781523	-0.203691574	0.010813836	-0.201004332
lh_S_parieto_occipital	0.95485727	0.004510618	0.875452097	-0.012488587	0.611778439	-0.040424835	0.42285064	-0.063798634	0.329295906	0.077614806	0.218122593	-0.097894969	0.135679586	0.118471932	0.20335415	0.10109947	0.932543243	0.006744619	0.997399868	0.000259666
rh_S_parieto_occipital	2.37E-05	0.327469131	0.000174028	-0.292554461	0.187413408	-0.104752732	0.055449606	0.151732423	0.052252343	-0.153745238	0.041521619	0.161348142	0.114086508	0.125406609	0.000553737	-0.270036189	0.016641331	-0.189076534	0.013499915	-0.194945547
lh_S_pericallosal	0.875692942	-0.012464241	0.752079718	0.025167325	0.897299706	-0.010284503	0.386806955	-0.068876398	0.79374695	0.020830371	0.119417629	0.123605834	0.194143696	0.103183783	0.454369619	-0.059560925	0.44331525	-0.061027582	0.517313814	-0.051558905
rh_S_pericallosal	0.341138951	0.075741367	0.245579386	-0.092324951	0.773121631	0.022968733	0.437559853	-0.061799372	0.055592605	0.151644662	0.518870959	-0.051367663	0.914467178	0.008558108	0.334718959	-0.076751692	0.414448022	-0.064958814	0.447059567	-0.060528517
lh_S_postcentral	0.045508046	0.158350761	0.052470087	-0.153604972	0.445381858	-0.060751839	0.690593919	0.03170926	0.260540604	-0.089471095	0.0833128	0.137336523	0.64677842	0.03650135	0.122635242	-0.122548983	0.714108941	-0.029184637	0.764907178	-0.023824879
rh_S_postcentral	0.008034469	0.208870933	0.021310002	-0.181929069	0.219359645	-0.097633671	0.585183611	-0.043472001	0.079234607	-0.139171485	0.37968953	-0.069912169	0.681710998	0.032671086	0.01745681	-0.18771206	0.255814164	-0.09036017	0.266946777	-0.088283515
lh_S_precentral-inf-part	0.413040659	-0.065154473	0.377615668	0.070216187	0.198677127	-0.102149131	0.068548884	0.144369511	0.298406295	0.082715505	0.069326409	0.143969898	0.051621674	0.154154254	0.836308304	0.016462548	0.944942748	0.005502688	0.835537676	0.01654116
rh_S_precentral-inf-part	0.001195083	0.253927773	0.005129095	-0.220268321	0.175489653	-0.107636785	0.977250834	0.002272178	0.057746697	-0.150344674	0.513105216	0.052077271	0.301912486	0.08211965	0.000642602	-0.266996781	0.011009684	-0.200520207	0.010686891	-0.201322276
lh_S_precentral-sup-part	0.008108932	0.208630688	0.01583661	-0.190481258	0.517382172	-0.051550503	0.620664982	-0.039419788	0.62334726	-0.039117655	0.488798333	0.055115431	0.152661068	0.113591182	0.002722908	-0.235470518	0.001504325	-0.248905284	0.001966328	-0.242931023
rh_S_precentral-sup-part	0.040478259	0.162172346	0.050462891	-0.154916698	0.068489838	-0.144400009	0.421521732	0.063981222	0.899134735	0.010099755	0.385893058	0.069008744	0.054036499	0.152609874	0.066364881	-0.145512085	0.190213071	-0.10409517	0.210403012	-0.09954989
lh_S_suborbital	0.5561917	0.046867501	0.891538061	-0.010864939	0.022022252	0.180960677	0.400821663	-0.066869984	0.977635191	-0.002233778	0.35506582	-0.073590296	0.80092518	-0.020089708	0.709608601	-0.029665484	0.495352719	-0.054288503	0.484891808	-0.055611108
rh_S_suborbital	0.167208906	0.109725977	0.364353138	-0.072185044	0.569776931	-0.045266267	0.087784954	0.135405355	0.362362341	-0.072484377	0.966357435	0.003360742	0.043420582	0.159891614	0.092573471	-0.133422827	0.04131671	-0.161508627	0.037768281	-0.164399664
lh_S_subparietal	0.3763777	0.070398153	0.684781883	-0.032338049	0.641949545	-0.037037263	0.059674468	0.149214701	0.745939588	0.025812406	0.102915504	0.129404359	0.522364006	0.050939726	0.16815696	-0.109482947	0.241781308	-0.093068512	0.239526755	-0.093513748
rh_S_subparietal	0.021903812	0.181119822	0.047734327	-0.156771138	0.183446401	-0.105696889	0.831408406	0.016962663	0.356064263	-0.073438132	0.374823432	-0.07062713	0.508505168	0.052646368	0.026503349	-0.175421001	0.155826904	-0.112727258	0.17497677	-0.107764036
lh_S_temporal_inf	0.900285844	0.00998389	0.929633692	-0.007036263	0.832272581	0.016874412	0.3817314	-0.069613826	0.969478909	0.003048762	0.295475477	0.083217141	0.342709507	0.075496048	0.854271861	-0.014634404	0.558436249	0.046601664	0.550002677	0.047603212
rh_S_temporal_inf	0.52117508	-0.051085218	0.238175482	0.093782007	0.988240948	0.001174374	0.959586258	-0.004037678	0.357469622	0.073224406	0.656687781	0.035406675	0.074462579	0.141417888	0.833593504	-0.016739557	0.40867482	-0.065763939	0.410496737	-0.065509138
lh_S_temporal_sup	0.554988371	-0.047010233	0.432661817	0.06246076	0.847538308	0.01531873	0.306283949	-0.081383102	0.586152485	-0.043359903	0.850281675	-0.015039791	0.02869228	0.173002178	0.787076339	0.021520259	0.221876799	-0.097105199	0.219062572	-0.097696325
rh_S_temporal_sup	0.058913955	0.149656843	0.157505872	-0.11227443	0.564521013	0.045883575	0.395395158	-0.067641803	0.928210195	0.007178984	0.30185459	0.082129452	0.434479072	0.062214877	0.024063837	-0.178327124	0.01963872	-0.184315988	0.021548934	-0.181601141
lh_S_temporal_transverse	0.671387157	-0.033794904	0.754880067	0.024873666	0.15297107	0.113505993	0.878856956	-0.012144509	0.9502048	-0.00497606	0.672844376	-0.033635877	0.485573429	-0.055524468	0.909934044	0.00901355	0.543959509	0.048325493	0.530033959	0.050005142
rh_S_temporal_transverse	0.435455457	-0.06208301	0.390684019	0.068317031	0.391976539	-0.068131295	0.370083256	0.071329075	0.664391124	0.034560262	0.37686675	0.070326225	0.870941981	0.012944714	0.778590465	0.022400207	0.631063442	-0.038251582	0.643625663	-0.036851059
p-values not corrected for multiple comparisons
