## Supplementary material for "The impact of FreeSurfer versions on structural neuroimaging analyses of Parkinson’s disease": Table S1: Table_S27.csv

Table S27
Correlation between quality metrics and software variability in surface area across PD in QPN (FreeSurfer 7 vs 6)
	cjv	cjv	cnr	cnr	fber	fber	qi_1	qi_1	qi_2	qi_2	rpve_gm	rpve_gm	snr_gm	snr_gm	snr_total	snr_total	snrd_gm	snrd_gm	snrd_total	snrd_total
	p	r	p	r	p	r	p	r	p	r	p	r	p	r	p	r	p	r	p	r
lh_G_and_S_frontomargin	0.018512064	0.186026275	0.102662306	-0.129498843	0.28291062	-0.085406077	0.13815767	0.117731734	0.099964243	-0.130517241	0.900329416	-0.009979505	0.769523857	-0.02334338	0.007246177	-0.211543255	0.525447927	-0.05056312	0.58003501	-0.044069134
rh_G_and_S_frontomargin	0.554408916	0.047079018	0.611176597	-0.040493131	0.274959136	-0.086825185	0.364297463	-0.072193401	0.876940226	0.012338176	0.899662743	-0.010046605	0.297118005	0.082935603	0.965244726	-0.003471965	0.471613887	-0.057312153	0.418725726	-0.06436648
lh_G_and_S_occipital_inf	0.008820595	0.206428263	0.023439394	-0.179111543	0.245288058	-0.0923817	0.538282183	-0.049007657	0.260073705	-0.089558427	0.434522717	0.062208979	0.471820993	0.057285423	0.108561016	-0.127343684	0.643651635	-0.036848175	0.607236037	-0.040941035
rh_G_and_S_occipital_inf	0.040948485	0.161798709	0.085846562	-0.136232489	0.416065625	-0.064734406	0.922723188	-0.007729332	0.90531165	-0.00947826	0.445337211	0.060757789	0.597032174	-0.042106891	0.186198461	-0.105040325	0.536993803	-0.04916296	0.519511896	-0.051289031
lh_G_and_S_paracentral	0.347005904	0.074828568	0.417700997	-0.064508051	0.930635267	-0.006935858	0.227946535	-0.09584812	0.196614238	-0.102617791	0.271683884	-0.087417783	0.643795058	0.036832251	0.108686381	-0.127298888	0.305851745	-0.081455615	0.316726085	-0.079651155
rh_G_and_S_paracentral	0.792897244	0.020918162	0.838413623	-0.016247864	0.413346576	0.06511191	0.426822143	0.063254936	0.388188453	0.068676695	0.489183249	-0.055066706	0.103257357	0.129277083	0.567551707	0.045527288	0.653811475	-0.035723726	0.643946034	-0.036815491
lh_G_and_S_subcentral	0.254781445	0.090555932	0.176273139	-0.107442924	0.8063577	-0.019530315	0.883764651	-0.011648954	0.823617974	0.017759176	0.689600106	0.031816639	0.000272027	0.284087308	0.915289683	0.008475502	0.923592881	-0.007642078	0.808172088	-0.019343699
rh_G_and_S_subcentral	0.017039257	0.188403627	0.024213349	-0.178141908	0.142169658	-0.116554555	0.487207038	-0.055317085	0.024563519	-0.177711925	0.76278718	0.024046274	0.136883704	0.118110986	0.072857113	-0.142199832	0.177221379	-0.107209146	0.15849734	-0.112008724
lh_G_and_S_transv_frontopol	0.732698636	-0.027209286	0.813404559	0.018806105	0.25666712	0.090198894	0.990417477	-0.000956993	0.378397639	0.070101434	0.004827687	0.221764711	0.385762677	0.069027641	0.184404635	0.105467467	0.633846937	0.037940261	0.661924828	0.034830824
rh_G_and_S_transv_frontopol	0.143504835	-0.116168404	0.1065187	0.128079217	0.370644154	-0.071245728	0.990730935	0.000925687	0.837616705	0.016329114	0.268622494	0.087976083	0.243395729	0.092751465	0.349195905	0.074490339	0.508156425	-0.052689622	0.493638524	-0.054504209
lh_G_and_S_cingul-Ant	0.080866271	0.138428414	0.124638549	-0.121901777	0.729486975	0.027549343	0.744118929	0.026004005	0.002970222	-0.233439188	0.719311929	0.028630022	0.067209774	-0.14506649	0.122172576	-0.122699617	0.61491021	-0.040069919	0.663477617	-0.034660431
rh_G_and_S_cingul-Ant	0.000108063	0.301305807	0.000405519	-0.276286257	0.448198102	-0.060377235	0.372674343	0.070944697	0.340315309	-0.075870305	0.511138849	-0.052320217	0.909691776	0.009037898	0.006948009	-0.212621828	0.05584576	-0.151489752	0.055966673	-0.151415967
lh_G_and_S_cingul-Mid-Ant	0.060112644	0.148962056	0.07677885	-0.140313441	0.859417799	-0.014112149	0.850720666	0.014995173	0.017236157	-0.188075701	0.814251518	0.018719168	0.35558921	-0.073510498	0.16929188	-0.10919335	0.378448204	-0.070094019	0.392268864	-0.068089339
rh_G_and_S_cingul-Mid-Ant	0.855460806	-0.014513685	0.771248669	0.023163707	0.14788144	-0.114921453	0.574876245	0.044669918	0.904399246	-0.009570025	0.284481218	-0.085128954	0.404682696	0.066324604	0.502695122	0.053368997	0.165986665	0.110040812	0.174925488	0.107776775
lh_G_and_S_cingul-Mid-Post	0.790946572	0.0211198	0.983642033	0.001633721	0.3787866	-0.070044409	0.968739745	-0.003122635	0.740585395	-0.026376287	0.365235516	-0.072052695	0.007397017	0.211012562	0.072536465	-0.142357674	0.454144736	-0.059590561	0.539964287	-0.048805172
rh_G_and_S_cingul-Mid-Post	0.024245006	0.178102816	0.041284415	-0.161533982	0.17230685	-0.108430962	0.813094204	-0.018837968	0.348044663	-0.074667972	0.588095447	0.04313536	0.194886173	0.103013137	0.058570601	-0.149857998	0.179426929	-0.10666894	0.197214724	-0.102481003
lh_G_cingul-Post-dorsal	0.34517524	0.075112334	0.203785367	-0.101003573	0.847537036	0.01531886	0.112497962	0.125955859	0.42573059	0.063404077	0.26796288	0.088096942	0.737934239	-0.026655979	0.503341715	0.053288362	0.382052695	0.06956697	0.391805679	0.068155827
rh_G_cingul-Post-dorsal	0.108864639	0.127235263	0.115358979	-0.124970931	0.444783962	-0.060831541	0.939327547	0.006064923	0.197616755	0.10238959	0.645989705	-0.03658877	0.242475313	0.09293204	0.071048193	-0.143097786	0.510039508	-0.052456252	0.530149628	-0.0499911
lh_G_cingul-Post-ventral	0.416716378	0.064644272	0.527028156	-0.050370578	0.761179641	-0.024214274	0.899588949	-0.010054033	0.059053105	-0.149575595	0.361927336	-0.07254992	0.922478973	0.007753835	0.588012175	-0.043144976	0.793105734	0.020896619	0.80621334	0.019545167
rh_G_cingul-Post-ventral	0.310532159	0.080673903	0.521449716	-0.051051595	0.010648243	0.201419731	0.370116643	0.071324112	0.734056955	0.027065613	0.742344373	0.026190896	0.09545249	-0.132269838	0.024957902	-0.177233905	0.880885898	0.011939581	0.779467745	0.022309113
lh_G_cuneus	0.019452895	0.184592125	0.040076933	-0.162494129	0.389155071	-0.06853722	0.117262984	0.12432596	0.029251652	-0.172409403	0.103540181	0.129172035	0.263282649	0.088960358	0.002528071	-0.237192022	0.036754928	-0.165267208	0.033596554	-0.168107279
rh_G_cuneus	0.988659975	-0.001132523	0.558171	-0.046633052	0.51161579	0.052261246	0.218143348	-0.097890577	0.929174331	0.007082317	0.926312926	0.007369241	0.775718148	0.022698663	0.310971474	0.080600926	0.278025717	0.086274654	0.314664038	0.079990184
lh_G_front_inf-Opercular	0.43217542	0.062526672	0.520479309	-0.05117044	0.117152602	-0.124363128	0.00530261	0.219442229	0.090542884	-0.134253302	0.048548787	0.156208565	0.829722752	-0.017134863	0.009920802	-0.203314816	0.095741341	-0.13215569	0.116460673	-0.124596738
rh_G_front_inf-Opercular	0.049479406	0.155575286	0.07423436	-0.141528205	0.199273706	-0.102014254	0.258160348	0.08991744	0.045272668	-0.158521514	0.119076257	-0.123719251	0.138113465	0.117744849	0.014573051	-0.192817798	0.274810314	-0.086852008	0.294714842	-0.083347869
lh_G_front_inf-Orbital	0.003393303	0.230294406	0.004179081	-0.225292036	0.124311697	0.122006821	0.009405317	0.204733429	0.840315931	-0.016053983	0.719891568	-0.028568321	0.167860754	-0.109558768	0.024115011	-0.178263619	0.62295439	-0.039161873	0.65834951	-0.035223759
rh_G_front_inf-Orbital	0.017920004	0.186961507	0.024746107	-0.177489803	0.200836162	-0.101662386	0.863897585	0.01365799	0.068767476	-0.144256794	0.396090258	0.067542586	0.191880803	0.103706816	0.135662315	-0.118477127	0.967143682	0.003282155	0.965459418	-0.003450505
lh_G_front_inf-Triangul	0.089404491	0.134725396	0.215239836	-0.098508005	0.686334849	-0.032169844	0.541214264	-0.048654908	0.026562985	-0.175352877	0.061808341	0.147998369	0.215888096	0.098369641	6.86E-05	-0.309402077	0.000478779	-0.272972852	0.000844116	-0.261332777
rh_G_front_inf-Triangul	0.1172729	0.124322623	0.173842975	-0.108046323	0.549985987	-0.047605201	0.716658682	0.028912673	0.728527281	0.027651054	0.976803437	-0.002316876	0.505325641	0.053041288	0.862612423	-0.013788234	0.384269138	0.06924438	0.401170586	0.06682057
lh_G_front_middle	3.01E-05	0.323495288	0.000391918	-0.276961818	0.045018586	-0.15870667	0.922932034	0.007708378	0.216119368	-0.09832035	0.447752987	0.060436354	0.071587448	-0.142828176	6.45E-07	-0.381492952	0.01058752	-0.201573485	0.013873077	-0.194189413
rh_G_front_middle	0.010790094	0.201063546	0.021190457	-0.182094332	0.308330574	-0.081040638	0.892359362	0.010782166	0.872712002	-0.012765655	0.426788542	0.063259524	0.03991336	0.162626059	0.123584259	-0.122241374	0.840812976	-0.01600334	0.743771339	-0.026040601
lh_G_front_sup	0.007305026	0.211335051	0.019405426	-0.184663029	0.37958065	-0.069928105	0.266695807	0.088329672	0.314796001	-0.079968444	0.173997676	0.108007726	0.081946271	0.137943181	6.95E-08	-0.410582444	8.10E-06	-0.344630173	1.43E-05	-0.33570491
rh_G_front_sup	0.000537275	0.270648234	0.000865667	-0.260802948	0.454705009	-0.059516741	0.183335798	0.105723426	0.802977582	0.019878256	0.890530289	-0.010966521	0.257268906	0.09008533	0.002207057	-0.240309914	0.065260691	-0.146101464	0.056674949	-0.15098638
lh_G_Ins_lg_and_S_cent_ins	0.237306512	0.093955079	0.395701575	-0.067598053	0.220830668	-0.097324313	0.078982255	0.139287505	0.001574002	-0.247905254	0.339713631	-0.075964621	0.784386849	-0.021798861	0.011078016	-0.200353075	0.010727753	-0.201219572	0.01144584	-0.199468708
rh_G_Ins_lg_and_S_cent_ins	0.378137475	0.070139597	0.569011566	-0.04535599	0.308400814	0.081028911	0.378102505	0.070144728	0.874864516	0.012547989	0.113811917	0.125501122	0.584804309	0.04351591	0.227467552	-0.095946455	0.784078202	-0.02183085	0.8243838	-0.0176808
lh_G_insular_short	0.786846461	-0.021544061	0.843670506	0.015712316	0.815721882	-0.018568292	0.658888896	0.035164425	0.45748952	-0.059150611	0.07153994	0.142851862	0.648529481	-0.036307421	0.685298044	-0.032282127	0.850813956	-0.014985692	0.865603387	-0.013485173
rh_G_insular_short	0.090673465	0.134199453	0.193144903	-0.103414089	0.392596227	-0.068042376	0.41182317	-0.065324051	0.06433506	-0.146601843	0.435430986	-0.062086313	0.722915872	-0.028246665	0.047467722	-0.156957026	0.205093819	-0.100713484	0.221448914	-0.097194731
lh_G_occipital_middle	0.890507674	0.010968801	0.698888745	0.030815233	0.863886278	-0.013659136	0.635592316	0.037745342	0.204958647	0.10074339	0.513130941	0.052074096	0.157573787	0.112256189	0.668334914	-0.034128432	0.113337404	-0.125664868	0.113305877	-0.125675766
rh_G_occipital_middle	0.116926602	0.124439312	0.116835843	-0.124469939	0.255368718	0.090444542	0.474232918	-0.056974591	0.369178265	-0.071463717	0.142248844	-0.116531576	0.880630837	-0.011965339	0.449295874	-0.060231573	0.609720252	-0.040658518	0.622155951	-0.039251775
lh_G_occipital_sup	0.082991579	0.137478404	0.102683574	-0.129490899	0.596046252	-0.04222001	0.771072585	-0.023182044	0.002407573	-0.238317883	0.115761962	-0.124833735	0.99194081	0.000804854	0.224881067	-0.096479996	0.772139955	-0.023070908	0.776975161	-0.022568011
rh_G_occipital_sup	0.013139942	0.195692495	0.011484562	-0.199377069	0.168366523	-0.109429364	0.490710993	0.054873516	0.458999955	-0.058952526	0.420213926	-0.064161237	0.121639693	0.12287366	0.106835955	-0.127964237	0.164368158	-0.11046039	0.138183926	-0.117723946
lh_G_oc-temp_lat-fusifor	0.52635696	0.050452324	0.787987692	-0.021425912	0.304986492	-0.081600985	0.058265782	0.150037393	0.441800801	-0.061230113	0.178976945	0.106778755	0.193587795	0.103311858	0.106877115	-0.127949339	0.081874794	-0.137975136	0.086106509	-0.136120705
rh_G_oc-temp_lat-fusifor	0.000809523	0.262209765	0.006427752	-0.214606504	0.704466567	-0.03021621	0.457550451	-0.059142614	0.603396845	-0.041378654	0.185661471	0.105167874	0.334780159	0.076742003	0.005867228	-0.216911894	0.129039552	-0.120507665	0.13336359	-0.119173124
lh_G_oc-temp_med-Lingual	0.721825635	-0.028362567	0.840414728	0.016043916	0.535388626	-0.049356709	0.407418039	-0.065940095	0.755197398	-0.02484041	0.616523957	0.039887345	0.054018214	0.152621352	0.526870854	0.050389732	0.344193401	-0.075264918	0.323758974	-0.078505508
rh_G_oc-temp_med-Lingual	0.012942488	0.196109858	0.017746231	-0.18724109	0.222748595	-0.09692316	0.31303713	-0.080258692	0.732799982	0.027198564	0.329093283	0.07764723	0.849924361	0.015076112	0.014539976	-0.192881299	0.052190598	-0.153785102	0.058605423	-0.149837554
lh_G_oc-temp_med-Parahip	0.33097892	0.077345976	0.294921948	-0.083312252	0.772161692	0.023068645	0.326607861	0.078046006	0.832170585	-0.016884827	0.167532415	0.109642932	0.319471054	0.079202062	0.074738762	-0.141284751	0.270350608	-0.087660402	0.288308439	-0.084457926
rh_G_oc-temp_med-Parahip	0.233226751	0.094773634	0.243387569	-0.092753064	0.591572401	-0.042734381	0.942302586	-0.005767005	0.882981121	-0.011728041	0.853851647	-0.014677078	0.713276745	-0.029273475	0.56054825	-0.046351994	0.503958322	-0.053211516	0.450980262	-0.060008462
lh_G_orbital	0.00044274	0.274539357	0.002598666	-0.236554817	0.119370076	-0.123621618	0.396958365	-0.067418821	4.50E-05	-0.316699778	0.021731784	0.181352296	0.432778482	0.062444957	5.09E-06	-0.351763121	0.002328123	-0.239088496	0.002808856	-0.234746318
rh_G_orbital	0.215948031	0.098356863	0.412357001	-0.06524966	0.645887451	-0.036600107	0.601348431	-0.041612654	0.832691926	-0.016831595	0.829239591	-0.017184236	0.34719606	0.074799147	0.019374801	-0.184708853	0.016498238	-0.189321932	0.01649568	-0.189326336
lh_G_pariet_inf-Angular	0.144661206	0.115836165	0.096716688	-0.131772257	0.869586598	0.013081871	0.318255233	-0.079400667	0.85782146	0.014274094	0.946300265	0.005366805	0.228264367	-0.095782951	0.486835659	-0.055364198	0.776081254	0.022660916	0.843680116	0.015711337
rh_G_pariet_inf-Angular	2.33E-05	0.327766858	0.000828637	-0.26172103	0.229959818	-0.095436385	0.484854748	0.055615821	0.076686168	-0.140357113	0.946848015	0.005311982	0.805116405	-0.019658047	1.84E-08	-0.426721164	0.006021563	-0.216258166	0.00738012	-0.211071531
lh_G_pariet_inf-Supramar	0.169109195	0.109239868	0.282110009	-0.085547738	0.401465881	-0.06677877	0.127833157	0.120886124	0.147382585	-0.115062159	0.067152751	0.14509642	0.135500096	0.118525946	0.007125831	-0.211973749	0.076888242	-0.14026195	0.091212626	-0.133977765
rh_G_pariet_inf-Supramar	0.00228243	0.239542566	0.016370298	-0.189542916	0.083507566	-0.13725071	0.498451399	-0.053899579	0.010572791	-0.201610896	0.937967478	0.006201147	0.598332643	-0.041957811	0.000369587	-0.278119537	0.039155617	-0.163243211	0.043280701	-0.159997065
lh_G_parietal_sup	0.005563856	0.218242958	0.013332022	-0.195291729	0.239688722	-0.093481665	0.874746669	0.012559903	0.004784157	-0.221987703	0.341586472	0.075671392	0.097346378	0.131526335	0.001632239	-0.24709993	0.000488295	-0.272577391	0.00056537	-0.269613738
rh_G_parietal_sup	2.43E-05	0.327068829	0.000238654	-0.286595936	0.159732847	-0.111679357	0.870450106	-0.012994484	0.105085562	-0.128601995	0.848363155	-0.015234842	0.891804386	0.010838096	0.000140322	-0.296542866	0.048436593	-0.156285592	0.05378783	-0.15276624
lh_G_postcentral	0.292801337	0.083677732	0.245756874	-0.092290399	0.290566944	0.08406473	0.082511234	0.137691394	0.602706731	0.041457449	0.711350771	-0.029479213	0.591848704	0.042702563	0.842966783	0.015783967	0.321221129	0.078917044	0.309725717	0.08080804
rh_G_postcentral	0.103099809	0.129335699	0.0649224	-0.146283661	0.554857065	-0.047025816	0.437130382	0.061857194	0.659976388	0.035044857	0.615091436	-0.040049405	0.089329603	0.13475662	0.245634265	-0.092314266	0.053780886	-0.152770615	0.058841511	-0.149699204
lh_G_precentral	0.26783045	0.088121231	0.128306126	-0.120737422	0.498007051	0.053955272	0.000308122	0.281677286	0.39954234	-0.067051379	0.004414258	-0.223959661	0.303262421	0.081891455	0.779685719	0.022286484	0.744886899	-0.025923169	0.737443479	-0.026707789
rh_G_precentral	0.000768932	0.263283861	0.001242039	-0.253093584	0.797943149	-0.020397187	0.255127704	-0.090490235	0.680021464	0.032854556	0.94200739	0.005796562	0.257096487	-0.090117849	0.002246985	-0.239900511	0.007105986	-0.212045359	0.006816529	-0.21311057
lh_G_precuneus	0.008554599	0.207232385	0.029912576	-0.171721337	0.009907987	-0.203349287	0.012817328	0.196377308	0.042834298	-0.16033551	0.508346178	0.052666085	0.969993762	-0.002997309	0.00450888	-0.223441507	0.347339117	-0.074777019	0.343363857	-0.075394049
rh_G_precuneus	0.000386144	0.277255184	0.001187182	-0.254071062	0.393566909	-0.067903262	0.479515755	-0.056296764	0.070923422	-0.143160403	0.460043628	-0.058815866	0.665900327	0.034394892	0.000253584	-0.285435811	0.031466632	-0.170153075	0.036633285	-0.1653727
lh_G_rectus	0.626131615	0.038804612	0.917823058	-0.008221124	0.179164792	-0.106732888	0.971700095	0.002826791	0.639007426	0.037364597	0.336004447	0.076548411	0.251480751	0.091185303	0.686190933	-0.032185426	0.661766541	-0.034848202	0.651030244	-0.036030831
rh_G_rectus	0.15846097	0.112018449	0.18436222	-0.105477603	0.400102833	-0.066971864	0.024025001	0.178375397	0.005256496	-0.219659385	0.124324413	0.12200273	0.008921223	0.206129644	0.078522321	-0.139499733	0.677824319	-0.033093408	0.704481143	-0.030214647
lh_G_subcallosal	0.052292624	-0.153719254	0.034121201	0.16762028	0.390347542	-0.068365444	0.959359178	0.004060385	0.95966211	-0.004030093	0.075672532	0.140837547	0.433359921	-0.062366234	0.383547457	0.069349292	0.934894786	0.006508974	0.897832699	0.010230836
rh_G_subcallosal	0.36193021	0.072549487	0.730564952	-0.02743515	0.237448597	-0.09392675	0.002434587	0.238061108	0.236533118	-0.09410949	0.085831512	0.136238969	0.808334883	-0.01932696	0.009968651	-0.203186459	0.218918704	-0.097726689	0.25841374	-0.08986979
lh_G_temp_sup-G_T_transv	0.392693311	-0.068028453	0.458565652	0.059009446	0.511325451	-0.052297141	0.269486245	0.087818127	0.599280096	-0.041849291	0.222774418	0.096917775	0.951440582	0.004852414	0.522979136	0.050864516	0.937047924	-0.00629326	0.959062615	-0.00409004
rh_G_temp_sup-G_T_transv	0.477370709	-0.056571499	0.389058349	0.068551167	0.761771618	0.024152395	0.932477907	-0.006751167	0.231418853	0.095139583	0.531869946	-0.049782441	0.797364968	-0.020456838	0.799833758	0.020202211	0.629820714	0.038390762	0.60490013	0.041207152
lh_G_temp_sup-Lateral	0.014639569	0.192690467	0.027592039	-0.174197477	0.271968687	-0.087366061	0.710734612	-0.029545074	0.622643593	-0.039196862	0.161381541	-0.111242798	0.876802075	-0.012352138	0.000370024	-0.27809627	0.023484526	-0.179054251	0.025809434	-0.176223488
rh_G_temp_sup-Lateral	0.034019342	0.167714331	0.023436689	-0.17911498	0.533323333	0.049606422	0.585945917	-0.043383796	0.218932431	0.097723791	0.65671079	-0.035404141	0.272667704	0.087239272	0.120840381	-0.123135831	0.018452578	-0.186119059	0.017413328	-0.187783401
lh_G_temp_sup-Plan_polar	0.344433856	0.075227525	0.415788022	-0.064772881	0.819751326	-0.018155161	0.152260554	0.113701436	0.524169416	-0.050719114	0.325005401	0.07830415	0.055804064	0.151515226	0.001136627	-0.255009208	0.002881246	-0.234151756	0.003698252	-0.228240207
rh_G_temp_sup-Plan_polar	0.111203526	0.126407913	0.200812326	-0.101667739	0.233366958	-0.094745337	0.655585141	0.035528151	0.041587898	-0.161296374	0.52534577	0.050575577	0.954110051	0.004585361	0.035347081	-0.166506612	0.071525864	-0.142858882	0.067085383	-0.145131806
lh_G_temp_sup-Plan_tempo	0.006031518	0.216216516	0.008144229	-0.208517489	0.951187303	0.004877755	0.599221136	-0.041856042	0.087667619	-0.135455006	0.749884018	0.025397815	0.65164363	0.035963055	0.004505449	-0.223460126	0.030448879	-0.171172461	0.036226741	-0.165727424
rh_G_temp_sup-Plan_tempo	0.077207178	0.140112163	0.148684994	-0.114695557	0.71420357	-0.029174537	0.324218228	-0.078431259	0.96651814	0.003344679	0.934256674	-0.006572913	0.654551121	-0.035642143	0.048500285	-0.156241846	0.717195245	-0.028855484	0.795629369	-0.02063597
lh_G_temporal_inf	0.679127926	0.032951658	0.684380798	-0.032381515	0.289847981	-0.084189677	0.018119089	0.186644075	0.559713069	-0.046450671	0.317444919	0.079533306	0.463132847	0.05841236	0.025100645	-0.177062487	0.437683841	-0.061782685	0.449325987	-0.06022758
rh_G_temporal_inf	0.019029565	0.185229819	0.052430239	-0.153630605	0.86365327	0.013682747	0.87974361	-0.012054945	0.800802436	0.020102358	0.078517196	0.139502104	0.770880755	-0.023202022	0.00320527	-0.231645645	0.082969609	-0.137488124	0.095906357	-0.132090601
lh_G_temporal_middle	0.003544186	0.229258118	0.011945254	-0.198307119	0.194830355	-0.10302595	0.373395199	0.070838053	0.094672664	-0.132579386	0.865317206	0.013514162	0.181039851	0.106276974	3.91E-05	-0.319090424	0.002558947	-0.23691137	0.002742088	-0.23530713
rh_G_temporal_middle	0.022898328	0.179805887	0.06445284	-0.146537848	0.421521045	-0.063981317	0.633402332	0.03798995	0.140620744	-0.117005994	0.354103743	0.07373717	0.886634769	-0.011359352	0.004639451	-0.22274229	0.107112394	-0.127864268	0.111450016	-0.126321516
lh_Lat_Fis-ant-Horizont	0.016389924	0.189508919	0.02677626	-0.175110311	0.453255434	0.059707837	0.748602989	-0.025532386	0.227004252	-0.096041708	0.576391498	-0.044493193	0.018037611	-0.186773621	0.010551758	-0.2016644	0.067433148	-0.144949447	0.078280249	-0.139611836
rh_Lat_Fis-ant-Horizont	0.156701651	0.112490878	0.158816775	-0.111923384	0.826169684	-0.017498093	0.613653089	-0.04021229	0.40763387	-0.06590982	0.522482322	0.050925256	0.57295298	-0.044894545	0.88293667	-0.011732528	0.476409948	-0.056694768	0.457280261	-0.059178083
lh_Lat_Fis-ant-Vertical	0.488828796	0.055111574	0.69993562	-0.030702674	0.379248539	0.069976731	0.728189466	-0.027686867	0.426509424	-0.063297641	0.456998163	0.059215129	0.171666418	0.108592074	0.038997969	-0.16337287	0.068249872	-0.144524173	0.070976583	-0.143133713
rh_Lat_Fis-ant-Vertical	0.020427155	0.18316894	0.104414198	-0.128848823	0.339830503	-0.075946292	0.633252999	-0.038006642	0.142150364	-0.116560155	0.249103407	0.091642154	0.100856715	0.130177997	0.007471549	-0.210753881	0.047105913	-0.15721069	0.051029836	-0.154541871
lh_Lat_Fis-post	0.721784789	0.02836691	0.697149127	-0.031002409	0.894527986	-0.01056366	0.761522705	0.024178412	0.196311059	-0.102686969	0.472143077	0.057243865	0.545977507	0.048083865	0.934346603	-0.006563901	0.922725126	-0.007729137	0.954564012	-0.004539952
rh_Lat_Fis-post	0.856634821	0.014394514	0.992152048	0.000783758	0.43476177	-0.062176679	0.464199172	-0.058273425	0.794688409	0.020733129	0.399651897	-0.067035832	0.78625825	0.021604976	0.67463032	0.033441156	0.720540647	0.028499248	0.711258956	0.029489025
lh_Pole_occipital	0.869354325	0.013105379	0.902967539	-0.009714045	0.440716785	-0.061375323	0.979307632	0.002066698	0.343427115	0.075384195	0.864632696	-0.013583507	0.147145516	0.115129153	0.703132485	-0.030359327	0.471441288	0.057334435	0.53148461	0.049829149
rh_Pole_occipital	0.671711962	-0.033759446	0.711445452	0.029469094	0.682560345	0.032578918	0.523628685	-0.050785148	0.544593016	0.048249591	0.316795984	-0.079639688	0.464889013	-0.058183637	0.935525315	0.006445799	0.797803711	0.020411572	0.858386217	0.014216794
lh_Pole_temporal	0.006924798	0.212707507	0.026804698	-0.175078092	0.009989816	-0.203129856	0.379720498	0.069907637	0.105721449	-0.12836935	0.277615577	0.086348047	2.03E-05	0.329974874	2.35E-06	-0.363247214	7.01E-07	-0.380338655	8.42E-07	-0.377818027
rh_Pole_temporal	0.002069807	0.24177047	0.010854741	-0.200902585	0.265218475	-0.088601974	0.259230962	0.089716331	0.046760622	-0.157454292	0.687778052	0.032013655	0.048413512	0.156301457	2.60E-07	-0.393713952	8.06E-06	-0.344699283	1.26E-05	-0.337702901
lh_S_calcarine	0.939571724	0.006040468	0.918846874	0.008118346	0.826638316	-0.017450164	0.479623968	-0.056282922	0.351653061	-0.074112433	0.499956764	0.053711096	0.34945976	0.074449678	0.140465842	-0.117051348	0.022650119	-0.180129145	0.024039993	-0.178356755
rh_S_calcarine	0.632709075	-0.038067456	0.603905887	0.041320558	0.355277012	-0.073558088	0.492943858	-0.054591735	0.86297699	0.013751283	0.134261063	0.118900307	0.40490486	-0.066293317	0.939105587	0.006087154	0.444094232	0.060923559	0.38900834	0.068558379
lh_S_central	0.17642489	-0.107405449	0.201464936	0.101521343	0.775920571	-0.02267762	0.115135199	-0.125047278	0.723379117	-0.028197436	0.07463184	-0.141336247	0.364019602	0.072235123	0.09365313	0.132987151	0.172302779	0.108431985	0.15211552	0.113741416
rh_S_central	0.926309849	0.007369549	0.874321761	-0.012602864	0.311052519	-0.080587471	0.428942649	-0.062965836	0.708539274	0.029779895	0.967633639	-0.003233184	0.380761589	0.069755406	0.663997578	0.034603409	0.121382944	0.122957727	0.114716082	0.12519058
lh_S_cingul-Marginalis	0.40808889	0.065846026	0.397816505	-0.067296635	0.409259009	-0.065682166	0.155303982	0.112869042	0.335509483	-0.076626624	0.155970891	0.11268828	0.441726723	0.06124003	0.027377435	-0.174435353	0.288718164	-0.084386443	0.308399057	-0.081029204
rh_S_cingul-Marginalis	0.000136481	0.297052776	0.000194884	-0.290433887	0.685858457	-0.032221428	0.413007996	-0.065159019	0.078911006	-0.139320317	0.879244395	-0.012105371	0.552284411	-0.047331508	0.011310411	-0.199791376	0.129039575	-0.120507658	0.116075182	-0.124727356
lh_S_circular_insula_ant	0.083063412	0.137446638	0.166982581	-0.109784146	0.044649239	-0.158977385	0.253539681	0.090792046	0.343342102	-0.075397438	0.014047833	0.193841405	0.934580402	-0.006540475	0.003744326	-0.227943215	0.027363334	-0.174451039	0.031677134	-0.16994574
rh_S_circular_insula_ant	0.002336142	0.239009647	0.006392044	-0.214747913	0.238651654	-0.093687355	0.775628812	-0.022707951	0.283453507	-0.085310171	0.089425814	0.134716509	0.241719167	-0.093080744	0.000145525	-0.295872449	0.069612801	-0.143823624	0.085491974	-0.136385409
lh_S_circular_insula_inf	0.104585922	-0.12878557	0.041167536	0.161625882	0.629375926	0.038440604	0.918129438	-0.008190366	0.891055545	0.010913574	0.19357484	-0.103314846	0.014134055	0.193671095	0.752781016	0.025093752	0.68079835	0.032770171	0.706599731	0.02998757
rh_S_circular_insula_inf	0.812026435	0.018947613	0.690726513	0.031694938	0.808543841	0.019305476	0.560079955	-0.046407315	0.047581765	-0.156877404	0.831282043	-0.016975569	0.329188271	0.077632028	0.842749877	-0.015806054	0.440140072	0.06145266	0.467600146	0.057831472
lh_S_circular_insula_sup	0.292735584	0.083689092	0.645041586	-0.036693916	0.751246955	-0.025254719	0.923769264	-0.007624383	0.160291101	-0.11153116	0.019754989	0.184144361	0.842725465	0.01580854	0.020066197	-0.183689238	0.175318314	-0.107679265	0.200931351	-0.101641013
rh_S_circular_insula_sup	0.668596684	0.034099804	0.995964752	-0.000402987	0.212436064	0.099109891	0.245310762	-0.092377276	0.642672074	0.036956971	0.921371449	0.007864967	0.087119844	0.135687504	0.572467959	-0.044951248	0.618937115	-0.039614714	0.627747323	-0.038623232
lh_S_collat_transv_ant	0.042262866	0.160773084	0.061978016	-0.147903139	0.587027989	-0.043258681	0.917724141	0.008231055	0.243092918	-0.092810821	0.73610118	0.026849553	0.710271985	0.029594537	0.000229447	-0.287345478	0.033459137	-0.168235899	0.043947001	-0.159497297
rh_S_collat_transv_ant	0.00566791	0.217779266	0.018861292	-0.185486716	0.568317379	-0.045437419	0.059002665	0.149605028	0.091731704	-0.133765318	0.372282672	0.071002694	0.640229056	0.037228606	0.000221385	-0.288025133	0.092409714	-0.133489261	0.099794389	-0.130582075
lh_S_collat_transv_post	0.244792883	0.092478266	0.286326218	-0.08480472	0.536654215	0.049203925	0.651932118	-0.035931188	0.668090686	-0.034155145	0.828942675	-0.01721458	0.467083129	-0.057898544	0.09526697	-0.132343297	0.331241358	-0.077304135	0.344326446	-0.075244226
rh_S_collat_transv_post	0.037071322	0.164994196	0.077647402	-0.13990623	0.147754473	-0.114957231	0.000310043	0.281556474	0.047958559	-0.156615461	0.047531827	0.15691225	0.713377563	-0.02926271	0.002905408	-0.233956307	0.00668915	-0.21359214	0.008169002	-0.208438303
lh_S_front_inf	0.002336141	0.239009659	0.009175286	-0.205388755	0.217381141	-0.098052089	0.785857134	0.021646523	0.315554687	-0.079843572	0.001566771	0.248007137	0.890431231	0.010976507	0.000766564	-0.263348118	0.22197812	-0.097084016	0.251824684	-0.091119457
rh_S_front_inf	9.27E-05	0.304062431	0.000680013	-0.265831864	0.038372383	-0.163891774	0.479776548	0.056263408	0.066113852	-0.145645369	0.850685596	0.014998737	0.446734243	0.060571785	0.002563847	-0.236867115	0.354808702	-0.073629524	0.340360271	-0.075863261
lh_S_front_middle	0.004352698	0.224302149	0.010781077	-0.201086063	0.057007419	-0.150786252	0.635421841	0.03776437	0.147656616	-0.114984822	0.053799852	0.152758666	0.977869766	-0.002210343	0.000874822	-0.260581553	0.033630176	-0.168075877	0.038098616	-0.164121099
rh_S_front_middle	0.038211772	0.164026145	0.083232296	-0.13737204	0.395293568	-0.067656312	0.103917809	0.129032125	0.198785026	-0.102124715	0.168623679	0.109363679	0.167646309	0.109613723	0.067241861	-0.145049658	0.96135551	-0.003860774	0.916924322	-0.008311357
lh_S_front_sup	2.64E-05	0.325694691	0.000266838	-0.284457898	0.010350079	-0.202182255	0.118091353	0.124047896	0.024801174	-0.177423089	0.131760201	0.119664053	0.476862618	0.056636672	5.44E-07	-0.383822769	0.037413217	-0.16470138	0.040853192	-0.161874136
rh_S_front_sup	0.000267615	0.284401987	0.00104403	-0.256831249	0.075326598	-0.1410027	0.850709951	-0.014996262	0.037224686	-0.164862567	0.685720807	0.032236335	0.101267764	0.130022547	0.001167598	-0.254430068	0.040134565	-0.162447754	0.034521627	-0.167252837
lh_S_interm_prim-Jensen	0.996880189	-0.000311565	0.815623622	-0.018578372	0.380554528	-0.069785663	0.551805729	0.047388463	0.619174093	0.039587966	0.104729533	0.128732735	0.013896366	0.194142813	0.838538475	0.016235137	0.89119453	0.010899564	0.938361652	0.006161665
rh_S_interm_prim-Jensen	0.168427512	0.109413779	0.319264401	-0.079235784	0.2017897	-0.101448619	0.000242493	0.286291305	0.029776689	-0.171861741	0.411711655	0.065339598	0.667021313	0.034272155	0.089062751	-0.134868051	0.161339276	-0.111253948	0.137559068	-0.1179096
lh_S_intrapariet_and_P_trans	0.081015269	0.138361162	0.136006186	-0.11837379	0.036284817	-0.165676545	0.337133692	-0.076370247	0.280851653	-0.085770939	0.619774856	0.039520177	0.409618255	-0.065631913	0.065868097	-0.145776253	0.054011791	-0.152625384	0.054784195	-0.152143272
rh_S_intrapariet_and_P_trans	8.49E-05	0.30562316	0.00056929	-0.269473193	0.224144592	-0.096632711	0.876982496	-0.012333905	0.075935135	-0.140712584	0.342833788	-0.075476666	0.80287489	-0.019888833	0.000939214	-0.259081769	0.092631829	-0.133399175	0.097604298	-0.131425969
lh_S_oc_middle_and_Lunatus	0.155033749	0.112942453	0.180716425	-0.106355365	0.237882553	-0.0938403	0.879623486	0.012067078	0.788510702	-0.021371781	0.008487221	0.207439585	0.244487259	0.092537935	0.09780598	-0.131347634	0.257496738	-0.090042383	0.231871977	-0.095047675
rh_S_oc_middle_and_Lunatus	0.0745729	0.141364659	0.06238253	-0.147676963	0.167735408	-0.109590884	0.006637058	0.21379143	0.591761093	-0.042712651	0.420019195	-0.064188069	0.616400539	-0.039901301	0.122496368	-0.122594151	0.131716141	-0.119677608	0.132882032	-0.119320091
lh_S_oc_sup_and_transversal	0.097861322	0.131326161	0.131039037	-0.119886356	0.135789678	-0.11843883	0.54297852	0.048443112	0.392098214	-0.068113829	0.091175879	0.133992841	0.047644158	0.15683391	0.454269295	-0.059574145	0.0551112	-0.151940855	0.049904632	-0.155289212
rh_S_oc_sup_and_transversal	0.406260592	0.066102611	0.327027128	-0.0779786	0.079841902	0.138893492	0.421097584	-0.064039569	0.697203119	0.030996597	0.024338882	-0.177987152	0.632829781	-0.038053958	0.908592059	0.009148433	0.83630327	0.016463062	0.788892571	0.021332264
lh_S_occipital_ant	0.387870634	0.0687226	0.324103416	-0.078449814	0.606778853	-0.040993083	0.173772391	0.108063942	0.831796721	-0.016923005	0.876824973	0.012349824	0.235573197	0.094301633	0.949984989	0.004998054	0.480788152	-0.056134111	0.457513975	-0.059147401
rh_S_occipital_ant	9.56E-05	0.303520051	0.000467914	-0.273433309	0.219147769	-0.097678351	0.738700874	0.026575067	0.73138137	0.027348701	0.961061289	-0.003890192	0.517887182	-0.051488452	0.009879006	-0.203427385	0.051564365	-0.154191626	0.042369618	-0.160690964
lh_S_oc-temp_lat	0.17989988	0.106553737	0.291433139	-0.08391447	0.2811298	-0.085721545	0.738758796	0.026568955	0.199702334	-0.101917528	0.34557357	0.07505051	0.155029383	0.11294364	0.004392428	-0.224080622	0.064448588	-0.146540156	0.068560491	-0.144363519
rh_S_oc-temp_lat	8.31E-05	0.306005484	0.000888165	-0.260262635	0.749148354	-0.025475087	0.832680628	-0.016832749	0.409135508	-0.065699447	0.350557243	-0.074280762	0.517538989	-0.051531232	7.07E-05	-0.308879969	0.130979088	-0.119904878	0.150794985	-0.114106757
lh_S_oc-temp_med_and_Lingual	0.521556921	0.051038472	0.487905365	-0.055228547	0.296970735	-0.082960804	0.934990526	0.006499381	0.996597242	0.000339822	0.448651042	0.060317111	0.025967753	-0.176038786	0.283163829	-0.08536133	0.858812492	0.014173549	0.809509287	0.01920623
rh_S_oc-temp_med_and_Lingual	0.134260463	0.118900489	0.372815984	-0.070923733	0.15641693	-0.112567709	0.998352533	0.000164526	0.518116671	-0.051460265	0.102678537	0.12949278	0.16381857	-0.110603565	0.000887721	-0.260273164	0.08117663	-0.138288442	0.109532941	-0.126997452
lh_S_orbital_lateral	0.372934315	0.070906222	0.816383112	-0.018500464	0.038215565	-0.164022966	0.51621049	0.051694589	0.430010104	0.062820615	0.000359969	0.278638273	0.748049028	-0.025590602	0.048362953	-0.156336231	0.100620902	-0.130267403	0.116610871	-0.124545936
rh_S_orbital_lateral	0.042721862	0.16042122	0.057815376	-0.150303888	0.989941097	-0.001004571	0.633917742	-0.03793235	0.977306172	-0.002266649	0.83136213	0.016967389	0.109427992	0.127034722	0.342445823	-0.075537185	0.446761702	0.060568132	0.513956032	0.051972302
lh_S_orbital_med-olfact	0.769525127	0.023343247	0.836621645	-0.016430589	0.554719778	-0.047042112	0.801059572	0.020075858	0.510636951	0.052382304	0.03204487	0.169586329	0.239857529	0.093448243	0.924552709	0.007545791	0.755558101	-0.024802614	0.754757745	-0.024886486
rh_S_orbital_med-olfact	0.041061664	0.161709317	0.038154684	-0.16407402	0.177192356	-0.107216288	0.698625924	-0.0308435	0.298092796	-0.082769007	0.375295573	0.070557512	0.025191036	0.176954369	0.022291867	-0.180601137	0.028493485	-0.173215219	0.023680917	-0.178806039
lh_S_orbital-H_Shaped	2.03E-05	0.330039903	0.000904443	-0.259879468	0.055899813	-0.151456751	0.006610335	0.21389421	0.028539994	-0.173165264	0.003737641	0.2279861	0.537624068	0.049086964	2.29E-07	-0.395385735	0.00830346	-0.208012176	0.008508823	-0.207372994
rh_S_orbital-H_Shaped	0.000111584	0.300725553	0.001177762	-0.254243062	0.013860349	-0.194214908	0.191409938	0.103816213	0.011009609	-0.20052039	0.009956794	0.203218216	0.066425728	0.14547984	1.24E-08	-0.431286084	2.88E-05	-0.324229221	3.29E-05	-0.322021092
lh_S_parieto_occipital	0.308981483	0.080932033	0.380810078	-0.069748322	0.737662844	-0.026684629	0.288833228	-0.08436638	0.967599095	-0.003236637	0.19576686	-0.102811337	0.130717792	0.119985684	0.487295158	-0.055305909	0.230491235	-0.095328129	0.231954605	-0.095030929
rh_S_parieto_occipital	0.000259171	0.285017973	0.00076119	-0.26349462	0.540612589	-0.048727216	0.067931552	0.144689429	0.050289676	-0.155031913	0.591375149	0.042757101	0.121605164	0.122884958	0.001568895	-0.247977162	0.071789605	-0.142727528	0.067419953	-0.144956352
lh_S_pericallosal	0.503171599	-0.053309571	0.599509416	0.041823037	0.210252932	0.099582491	0.272745952	-0.087225093	0.337512402	0.076310581	0.349167765	-0.074494676	0.969893539	0.003007325	0.832578264	0.0168432	0.659508902	0.035096246	0.545912673	0.048091621
rh_S_pericallosal	0.719980849	-0.028558819	0.758580904	0.024486088	0.475771451	0.056776765	0.357202041	-0.073265059	0.030560568	0.171059189	0.302292943	-0.082055269	0.591990366	-0.042686252	0.98785352	-0.001213069	0.996137928	-0.000385692	0.960635033	0.003932811
lh_S_postcentral	0.029335215	0.172321682	0.026872377	-0.175001532	0.075853176	-0.140751547	0.481170197	0.056085319	0.199284816	-0.102011744	0.132992387	0.119286376	0.938764568	-0.006121309	0.045024493	-0.158702356	0.265260421	-0.088594228	0.294616429	-0.0833648
rh_S_postcentral	0.001117571	0.255372776	0.003662635	-0.228472087	0.248073622	-0.091840984	0.661701821	-0.034855308	0.091836566	-0.133722517	0.386914622	-0.068860819	0.804037533	0.019769107	0.008964537	-0.206002027	0.238037	-0.093809558	0.241640679	-0.093096199
lh_S_precentral-inf-part	0.952885819	-0.004707826	0.675073943	0.033392819	0.055218182	-0.151874849	0.170379945	0.108917061	0.655335333	0.035555684	0.027547741	0.174246449	0.220211297	0.097454389	0.249909503	-0.091486911	0.641020968	-0.037140508	0.754396593	-0.024924341
rh_S_precentral-inf-part	0.000238248	0.286628409	0.002094752	-0.241498595	0.14045812	-0.11705361	0.923913929	-0.00760987	0.020778901	-0.182669505	0.324555158	0.078376829	0.262973479	0.089017762	5.95E-05	-0.311892766	0.002555415	-0.236943322	0.002634517	-0.236237201
lh_S_precentral-sup-part	4.20E-05	0.317875914	0.000217781	-0.288336361	0.186788384	-0.104900512	0.543462693	-0.048385047	0.457118746	-0.059199292	0.513346972	0.052047436	0.36557544	0.072001762	4.30E-05	-0.317477991	0.000988333	-0.257999904	0.001258037	-0.252815963
rh_S_precentral-sup-part	0.002487879	0.237562043	0.005845247	-0.217006247	0.069170353	-0.14404981	0.374339802	0.070698498	0.221088634	-0.097270213	0.815327946	0.018608707	0.926650055	0.007335431	0.002139518	-0.241017996	0.013697489	-0.194542959	0.014988047	-0.192031545
lh_S_suborbital	0.229833596	0.095462124	0.442738809	-0.061104624	0.100614227	0.130269936	0.329445098	-0.077590939	0.715672459	-0.029017827	0.853655515	-0.014696998	0.906257402	-0.009383154	0.202348306	-0.101323727	0.150993454	-0.114051695	0.141704527	-0.116689725
rh_S_suborbital	0.535793716	0.049307786	0.793360896	-0.020870255	0.478972551	-0.056366274	0.02257822	0.180223352	0.40726236	-0.065961938	0.955912352	-0.004405088	0.075115242	0.141103905	0.216234338	-0.09829586	0.19888468	-0.102102173	0.197584402	-0.102396941
lh_S_subparietal	0.21465535	0.098633012	0.409397222	-0.065662829	0.87088513	0.012950466	0.212711071	-0.099050605	0.67658583	0.033228175	0.881883933	0.011838806	0.729284525	-0.027570796	0.087834944	-0.135384217	0.411093582	-0.065425812	0.427067601	-0.063221429
rh_S_subparietal	0.004745279	0.222188401	0.018254968	-0.186429156	0.272315681	-0.087303095	0.986768883	-0.001321401	0.250649966	-0.091344613	0.388171419	-0.068679155	0.609255421	0.040711342	0.008583622	-0.207143579	0.165642856	-0.110129684	0.191600035	-0.103772024
lh_S_temporal_inf	0.153982088	0.113229065	0.188832178	-0.104418613	0.754897776	-0.02487181	0.415158154	-0.064860235	0.531045946	-0.049882342	0.151557805	0.113895421	0.436928733	0.061884355	0.066130906	-0.145636301	0.565098282	-0.045815641	0.583406587	-0.043677824
rh_S_temporal_inf	0.46260456	0.058481258	0.996079922	-0.000391485	0.680050879	-0.032851361	0.273965205	-0.087004511	0.896163877	0.010398884	0.45063775	0.060053793	0.206862225	0.10032353	0.1455387	-0.115585394	0.100256999	-0.130405696	0.102713561	-0.129479701
lh_S_temporal_sup	0.380266744	0.069827732	0.641704834	-0.037064466	0.463261263	-0.058395619	0.863574783	-0.013690701	0.15821871	-0.112083269	0.521364191	-0.051062064	0.020451959	0.183133478	0.09512236	-0.132400636	0.009459492	-0.204581154	0.009152712	-0.205453847
rh_S_temporal_sup	0.003688103	0.228306076	0.017413155	-0.187783685	0.928160162	-0.007184001	0.791392228	0.021073722	0.153564365	-0.113343317	0.188785775	0.104429512	0.420550842	0.064114831	6.24E-05	-0.311049811	0.001038233	-0.256950181	0.001292644	-0.25222627
lh_S_temporal_transverse	0.524843579	0.050636834	0.446670832	-0.06058022	0.233118166	0.094795557	0.525382443	0.050571105	0.949629517	0.005033623	0.721582015	-0.028388474	0.846677653	-0.015406278	0.941763291	-0.005821004	0.792157808	0.020994581	0.803277955	0.019847321
rh_S_temporal_transverse	0.796229599	0.020574008	0.957844387	0.004211863	0.58092946	-0.04396522	0.587415118	0.043213945	0.970378508	-0.002958859	0.158805487	0.111926397	0.752325573	-0.02514153	0.254662392	-0.090578535	0.295336228	-0.083241057	0.306704701	-0.081312574
p-values not corrected for multiple comparisons
