## Supplementary material for "The impact of FreeSurfer versions on structural neuroimaging analyses of Parkinson’s disease": Table S1: Table_S28.csv

Table S28
Correlation between quality metrics and software variability in cortical thickness across PD in QPN (FreeSurfer 7 vs 6)
	cjv	cjv	cnr	cnr	fber	fber	qi_1	qi_1	qi_2	qi_2	rpve_gm	rpve_gm	snr_gm	snr_gm	snr_total	snr_total	snrd_gm	snrd_gm	snrd_total	snrd_total
	p	r	p	r	p	r	p	r	p	r	p	r	p	r	p	r	p	r	p	r
lh_G_and_S_frontomargin	0.012797731	0.196419393	0.03669931	-0.165315405	0.361541727	-0.072608061	0.000324339	0.280678783	0.040885447	-0.161848589	0.04368578	0.159692469	0.832361647	-0.016865318	0.013128482	-0.195716566	0.378951223	-0.070020285	0.390629514	-0.068324872
rh_G_and_S_frontomargin	0.025523639	0.17655938	0.045490874	-0.158363194	0.74396038	0.026020697	0.622171135	0.039250065	0.083925582	-0.137067074	0.066559379	0.145409099	0.973190208	0.002677892	0.001870226	-0.244059699	0.027115146	-0.174728259	0.030895142	-0.170721969
lh_G_and_S_occipital_inf	0.775701907	0.022700352	0.588971614	-0.043034214	0.982256092	0.001772162	0.457891874	-0.059097809	0.998500733	0.000149726	0.974737865	0.002523251	0.997232875	0.000276343	0.671765855	-0.033753564	0.553594279	0.047175779	0.547564077	0.047894203
rh_G_and_S_occipital_inf	0.007328345	0.211252963	0.017826628	-0.187111446	0.029755131	-0.171884065	0.002340122	0.238970597	0.02181171	-0.18124409	0.776013858	-0.022667922	0.193272629	-0.103384589	5.16E-05	-0.314345184	0.215926482	-0.098361457	0.238988353	-0.093620506
lh_G_and_S_paracentral	6.10E-05	0.31146526	0.000528099	-0.270996946	0.102352001	-0.129614887	0.274253173	-0.086952511	0.185198487	-0.105278063	0.28186042	0.085591955	0.426224806	-0.063336524	0.000495788	-0.272270988	0.01663193	-0.189092599	0.01685507	-0.188713375
rh_G_and_S_paracentral	0.000120112	0.299388216	6.24E-05	-0.311049415	0.575764201	-0.044566329	0.629199776	0.038460348	0.100672506	-0.130247823	0.184627961	-0.105414124	0.323293755	-0.078580792	0.013326498	-0.195303183	0.100868797	-0.130173421	0.097063475	-0.131636665
lh_G_and_S_subcentral	0.007730286	0.209873316	0.009435429	-0.204648695	0.107853348	-0.12759731	0.173508245	0.108129923	0.672290614	-0.033696293	0.489718469	0.054998988	0.266631057	-0.088341585	0.03819073	-0.164043784	0.229865617	-0.095455593	0.250560337	-0.091361822
rh_G_and_S_subcentral	0.007196217	0.21172119	0.020075004	-0.183676446	0.92079271	-0.007923045	0.77741774	-0.022522025	0.421701056	-0.063956564	0.947457419	0.00525099	0.600328377	0.041729312	0.001686054	-0.2463787	0.043187471	-0.160067506	0.045318047	-0.158488537
lh_G_and_S_transv_frontopol	0.00016222	0.293862602	0.002219987	-0.240176605	0.136904763	-0.118104695	3.93E-05	0.318993638	0.103374919	-0.12923339	0.038543455	0.163749172	0.77854318	0.022405118	1.67E-05	-0.333212325	0.073024747	-0.142117537	0.079736775	-0.138941492
rh_G_and_S_transv_frontopol	0.00600166	0.216341625	0.014824839	-0.192338466	0.238304785	-0.093756291	0.86622564	0.013422147	0.005207639	-0.21989133	0.005349576	0.219222785	0.037832449	0.164345392	5.42E-05	-0.313497364	0.004458513	-0.223716091	0.004859089	-0.221604966
lh_G_and_S_cingul-Ant	0.579080221	0.044180139	0.95446529	-0.004549826	0.797238927	0.020469844	0.505400509	-0.053031974	0.425061185	0.063495648	0.037182899	0.164898387	0.617905433	-0.039731214	0.261041552	-0.089377514	0.088586428	0.135067617	0.078862514	0.139342661
rh_G_and_S_cingul-Ant	0.991536911	0.000845192	0.881067438	0.011921249	0.337578333	0.076300198	0.121436217	0.122940272	0.675150248	-0.033384506	0.548000254	-0.047842109	0.06676332	-0.145301377	0.391676695	-0.06817435	0.58774447	0.043175896	0.527127451	0.05035849
lh_G_and_S_cingul-Mid-Ant	0.069813928	0.143721191	0.078737387	-0.139400371	0.750042175	0.025381206	0.802484182	0.019929076	0.398321623	0.067224788	0.766505194	0.023658116	0.714431873	-0.029150173	0.250106379	-0.091449048	0.890994775	-0.010919699	0.877586668	-0.012272852
rh_G_and_S_cingul-Mid-Ant	0.071945272	0.142650184	0.055165464	-0.151907362	0.029275105	-0.172384762	0.447535989	0.060465187	0.636570925	0.037636152	0.830465653	-0.017058961	0.965185659	-0.00347787	0.40561847	-0.066192889	0.076898955	-0.14025691	0.076966898	-0.140224963
lh_G_and_S_cingul-Mid-Post	0.84093535	0.015990872	0.634795626	-0.037834286	0.074201225	-0.141544244	0.580404317	0.04402622	0.121736736	0.122841921	0.371153802	-0.071170064	0.085856418	0.136228246	0.667588537	0.03421008	0.535516665	0.049341243	0.535269337	0.049371119
rh_G_and_S_cingul-Mid-Post	0.077788899	0.13984024	0.080247313	-0.138708859	0.791036596	-0.021110492	0.716730518	-0.028905015	0.775658202	-0.022704896	0.678064433	0.033067291	0.704205406	0.030244219	0.185221368	-0.105272612	0.69682713	0.031037073	0.63751567	0.037530806
lh_G_cingul-Post-dorsal	0.682709628	0.032562723	0.598295224	-0.041962098	0.739692173	-0.026470484	0.512709014	-0.052126184	0.408612	-0.065772737	0.818141863	-0.018320118	0.029716076	-0.171924543	0.350823703	0.074239801	0.103437021	0.129210325	0.09595935	0.132069717
rh_G_cingul-Post-dorsal	0.756601355	-0.024693328	0.517651851	0.051517364	0.478370111	0.056443414	0.596723863	-0.042142256	0.330879495	-0.077361833	0.040422978	0.16221651	0.033514636	0.168183899	0.904337177	0.009576268	0.982757625	0.001722063	0.955375764	0.004458757
lh_G_cingul-Post-ventral	0.048195728	0.156451462	0.060815949	-0.148559685	0.26529505	0.088587834	0.969128668	0.003083765	0.934236567	0.006574927	0.119196835	-0.123679162	0.852556361	-0.014808646	0.402401645	-0.066646432	0.279024481	-0.086096235	0.28427468	-0.085165338
rh_G_cingul-Post-ventral	0.250130566	-0.091444398	0.250251707	0.091421112	0.636537041	0.037639931	0.891620196	-0.01085666	0.266325071	0.088397909	0.516401795	0.051671052	0.028198108	-0.173534117	0.73673893	0.026782188	0.324048136	0.07845875	0.276790599	0.086495894
lh_G_cuneus	5.65E-05	0.312777327	0.000298673	-0.282281805	0.068689802	-0.144296813	0.233459335	0.0947267	0.455212094	-0.059449972	0.647908016	0.036376223	0.842412287	-0.015840433	0.00027745	-0.283706929	0.089815353	-0.134554461	0.09730948	-0.13154071
rh_G_cuneus	0.009064089	0.205710763	0.010964143	-0.200632101	0.887617791	0.011260197	0.504004856	-0.053205719	0.409379992	-0.06566524	0.612026498	0.040396694	0.122966993	0.122441242	0.078498041	-0.139510965	0.684811374	-0.032334854	0.663402057	-0.034668719
lh_G_front_inf-Opercular	1.71E-05	0.332746568	0.000104406	-0.3019274	0.021050218	-0.182289233	0.763625109	0.023958745	0.003601213	-0.228876774	0.359055109	0.072983913	0.328786302	0.077696379	9.25E-08	-0.40700336	0.002714072	-0.235546134	0.003154663	-0.232021523
rh_G_front_inf-Opercular	0.00024196	0.286333382	0.000372125	-0.277984763	0.320916299	-0.078966616	0.809523468	0.019204773	0.305634401	-0.081492105	0.478065388	-0.056482452	0.862816298	-0.01376757	0.002125267	-0.241169992	0.547828047	-0.047862674	0.570265041	-0.045209075
lh_G_front_inf-Orbital	0.00077293	0.263175797	0.001348498	-0.251304312	0.056252008	-0.151242368	0.612265333	0.040369604	0.356697042	-0.073341835	0.731793868	0.027305035	0.004632288	0.222780184	0.001458697	-0.249583316	0.00952269	-0.204404488	0.011548511	-0.199226319
rh_G_front_inf-Orbital	0.029153115	0.17251312	0.089872485	-0.134530741	0.154372087	-0.113122606	0.684230782	-0.032397775	0.34483658	-0.075164933	0.039665843	0.162826561	0.868046459	-0.013237771	0.017198178	-0.188138699	0.163449063	-0.110700028	0.147748381	-0.114958948
lh_G_front_inf-Triangul	1.29E-05	0.33730205	0.000417789	-0.275694589	0.007415558	-0.210947996	0.539659371	0.048841854	0.571856851	-0.045022725	0.002908604	0.233930561	0.564460843	0.045890657	6.93E-09	-0.438022433	0.003585782	-0.228979425	0.004901971	-0.221388304
rh_G_front_inf-Triangul	0.003401864	0.230234503	0.007432672	-0.210888526	0.370780483	-0.071225482	0.58130236	-0.04392192	0.007858113	-0.209447893	0.465864767	-0.058056761	0.597183331	-0.042089555	0.00011868	-0.299606536	0.49999892	-0.053705822	0.561406929	-0.046250615
lh_G_front_middle	0.003275667	0.231131583	0.012332783	-0.197434795	0.219278864	-0.097650702	0.856570739	-0.014401018	0.927580589	-0.007242116	0.268969883	0.087912514	0.410016346	-0.065576258	0.005739588	-0.217464252	0.275296721	-0.086764377	0.312911645	-0.08027944
rh_G_front_middle	0.00034528	0.279455762	0.001152502	-0.254710572	0.081116489	-0.138315532	0.400809634	-0.066871688	0.861258728	-0.013925462	0.232913342	0.09483693	0.977480255	-0.002249257	0.003914129	-0.22687634	0.610970679	-0.040516506	0.625929538	-0.038827311
lh_G_front_sup	0.016924191	0.188596792	0.015423991	-0.191225803	0.647433254	0.036428802	0.381497577	-0.069647942	0.277209718	0.086420745	0.613462952	0.040233835	0.016931454	-0.188584565	0.018185451	-0.186538938	0.838317695	-0.016257644	0.874712886	-0.012563319
rh_G_front_sup	0.028320447	0.173401691	0.042504638	-0.160587346	0.761270438	-0.024204782	0.593698626	0.042489704	0.278198734	0.086243716	0.758634441	0.024480486	0.692960427	-0.031453796	0.003098444	-0.232445527	0.207061223	-0.100279799	0.228553407	-0.09572374
lh_G_Ins_lg_and_S_cent_ins	0.000496012	0.272261899	0.001912274	-0.243559518	0.041568661	-0.161311392	0.794597652	0.020742502	0.260941487	-0.089396198	0.985935013	0.001404689	0.03742768	0.164689043	0.003423087	-0.230086596	0.20875784	-0.099908178	0.197697575	-0.10237123
rh_G_Ins_lg_and_S_cent_ins	0.65670628	0.035404638	0.816981244	-0.018439119	0.749985769	0.025387129	0.530996411	-0.04988835	0.969827281	0.003013947	0.087897564	0.135357753	0.693182657	0.031429823	0.457294897	-0.059176162	0.605811038	-0.041103323	0.603511352	-0.041365584
lh_G_insular_short	0.001582572	0.247785061	0.012568285	-0.196916365	0.50500946	-0.05308063	0.675837409	-0.03330966	0.028575021	-0.173127687	0.004593544	0.22298609	0.902491659	-0.009761922	6.66E-06	-0.347643094	0.012610977	-0.196823296	0.0160069	-0.190178898
rh_G_insular_short	0.127113557	0.121113182	0.151261461	-0.113977426	0.47797285	-0.05649431	0.426340095	-0.063320772	0.04683987	-0.157398251	0.95833848	0.004162452	0.698846077	0.030819822	0.074344517	-0.141474923	0.017303614	-0.187964103	0.017569029	-0.187528648
lh_G_occipital_middle	0.082559505	0.137669945	0.149105239	-0.114577785	0.695367094	-0.031194325	0.192169094	0.103639933	0.222793601	-0.096913776	0.17728032	0.107194645	0.089819177	0.134552873	0.004074593	-0.225905741	0.067523885	-0.144901993	0.067326236	-0.145005427
rh_G_occipital_middle	0.000209295	0.28908872	0.000496272	-0.272251364	0.636407317	-0.037654402	0.521768543	-0.051012573	0.51967535	-0.051268986	0.966919541	-0.003304558	0.10427194	-0.128901284	4.48E-05	-0.316791621	0.079764114	-0.138929005	0.084498765	-0.136816462
lh_G_occipital_sup	2.51E-05	0.326512121	0.000161898	-0.293899564	0.020432763	-0.183160919	0.173188283	0.108209946	0.197938849	-0.10231645	0.361067307	0.072679645	0.676955328	-0.033187958	8.07E-06	-0.344685271	0.001141539	-0.254916412	0.001093295	-0.255844234
rh_G_occipital_sup	0.004199278	0.225175003	0.004971716	-0.221039524	0.332181344	-0.077154447	0.399417658	0.067069076	0.06934203	-0.143961907	0.975636178	-0.002433497	0.103804848	0.129073935	0.020334433	-0.183301829	0.03476755	-0.167028954	0.028349515	-0.173370299
lh_G_oc-temp_lat-fusifor	0.012489014	0.197089912	0.018214227	-0.18649345	0.518573177	-0.051404212	0.885501574	0.011473676	0.132437313	-0.119456178	0.142160806	-0.116557124	0.759920021	0.024345989	0.004896149	-0.221417622	0.018094452	-0.186683194	0.019736056	-0.184172248
rh_G_oc-temp_lat-fusifor	0.000901046	0.259958911	0.001489856	-0.249118246	0.99596963	-0.000402499	0.595241585	-0.042312396	0.728438591	-0.027660456	0.431563599	0.062609642	0.624933176	-0.038939278	0.002422429	-0.238176348	0.094587004	-0.132613511	0.112518924	-0.125948572
lh_G_oc-temp_med-Lingual	0.000115481	0.300102977	0.000113547	-0.300409542	0.603614283	-0.041353836	0.932367849	-0.006762198	0.108673688	-0.127303422	0.902774705	0.009733445	0.323174642	0.078600078	0.039394117	-0.163047887	0.049325802	-0.155679126	0.039204494	-0.163203101
rh_G_oc-temp_med-Lingual	1.22E-07	0.403494322	2.62E-07	-0.393578542	0.354515637	-0.073674259	0.480889009	-0.056121229	0.488295072	-0.055179168	0.974443585	-0.002552655	0.784183045	-0.021819983	0.000509668	-0.271714582	0.026774013	-0.175112857	0.022020448	-0.180963097
lh_G_oc-temp_med-Parahip	0.133154345	0.119236934	0.163396341	-0.110713804	0.78916541	0.021304033	0.698282225	0.030880473	0.032903651	-0.16876043	0.102264498	0.129647661	0.43864543	0.061653358	0.002013243	-0.24239814	0.095744619	-0.132154396	0.113527047	-0.125599362
rh_G_oc-temp_med-Parahip	0.000254647	0.285355676	0.000904848	-0.259870016	0.392521985	0.068053024	0.031347652	0.170270787	0.125748458	-0.121546654	0.446993284	0.060537332	0.396105687	0.067540385	0.000790249	-0.262713448	0.009308534	-0.205007403	0.009889857	-0.203398119
lh_G_orbital	0.003727917	0.228048609	0.004077683	-0.225887389	0.994726746	-0.000526624	2.25E-07	0.395606111	0.34667527	-0.074879749	0.026486927	0.175439784	0.065417197	0.146017434	0.00112116	-0.25530387	0.008574036	-0.207172882	0.009005937	-0.205880554
rh_G_orbital	0.001315924	0.251837662	0.003511137	-0.229481653	0.016787405	-0.188827909	0.8434137	-0.015738461	0.001098103	-0.255750105	0.367235417	0.071753457	0.070899738	0.1431723	2.10E-05	-0.329476464	0.0018721	-0.244037192	0.001950166	-0.243117281
lh_G_pariet_inf-Angular	0.050768057	0.154714511	0.077102621	-0.140161212	0.787078221	-0.021520064	0.287498906	-0.084599363	0.718958788	-0.028667622	0.381236736	0.069686014	0.483081721	-0.055841506	0.001493053	-0.24907102	0.023303854	-0.179284175	0.029633884	-0.17200988
rh_G_pariet_inf-Angular	1.07E-05	0.340208867	0.000249799	-0.285723832	0.042185519	-0.160832693	0.00215095	0.240896726	0.121062503	-0.123062842	0.139093882	0.117454727	0.940318416	-0.005965689	1.60E-07	-0.399990913	0.014049652	-0.193837802	0.016398978	-0.189493249
lh_G_pariet_inf-Supramar	0.015055143	0.191906214	0.017120805	-0.188267416	0.191390053	-0.103820837	0.418248758	-0.06443235	0.215205354	-0.098515373	0.325740048	0.078185703	0.272721793	0.087229471	0.012409841	-0.197264212	0.132631478	-0.119396719	0.127523885	-0.120983589
rh_G_pariet_inf-Supramar	1.61E-06	0.368647413	4.64E-05	-0.316181314	0.060308526	-0.148849602	0.463937268	-0.058307533	0.041224954	-0.161580708	0.276657484	0.086519778	0.066787397	-0.145288677	2.98E-06	-0.35975218	0.051799324	-0.154038624	0.059853639	-0.14911121
lh_G_parietal_sup	0.017097311	0.1883066	0.037529906	-0.164601958	0.524090232	-0.050728782	0.502061671	-0.053448046	0.316216916	-0.079734735	0.964936014	0.003502824	0.814659291	-0.018677319	0.002067807	-0.241792391	0.017398716	-0.18780741	0.019599229	-0.184374482
rh_G_parietal_sup	0.001147989	0.254795096	0.010263433	-0.202407472	0.050357901	-0.154986494	0.373153816	-0.070873749	0.534518878	0.049461811	0.053706321	0.152817623	0.337231508	-0.076354832	0.001711708	-0.246042237	0.636049552	-0.037694316	0.66493338	-0.034500827
lh_G_postcentral	0.000439259	0.274696882	0.000479306	-0.272950735	0.127290927	-0.121057124	0.429974085	0.062825512	0.765429582	0.023770352	0.616056666	-0.039940191	0.699426236	0.030757435	0.050425813	-0.154941333	0.357587151	-0.073206556	0.369478289	-0.071419058
rh_G_postcentral	2.45E-07	0.394447969	6.97E-07	-0.380429307	0.133663636	-0.119081759	0.460068372	-0.058812628	0.865731163	-0.01347223	0.961872936	-0.003809042	0.742347065	-0.026190612	0.000148679	-0.295476731	0.019146548	-0.185052381	0.02017077	-0.183537675
lh_G_precentral	0.000938518	0.259097476	0.001146425	-0.254824455	0.971034335	0.002893321	0.90593789	-0.009415283	0.207336514	-0.100219352	0.50119846	-0.053555851	0.389765046	-0.068449313	0.029437047	-0.17221507	0.128332963	-0.120728997	0.129820837	-0.120264018
rh_G_precentral	3.14E-06	0.358993132	2.92E-05	-0.323982751	0.09458159	-0.132615669	0.548789594	-0.047747887	0.275642214	-0.086702197	0.704024826	-0.030263588	0.528855366	-0.050148307	0.000210857	-0.288948146	0.055961936	-0.151418856	0.056128818	-0.151317228
lh_G_precuneus	8.03E-05	0.306619376	0.000577565	-0.269179418	0.289899696	-0.084180683	0.208487861	0.099967168	0.115943398	-0.124772087	0.216827568	0.098169645	0.529806387	-0.050032773	2.34E-07	-0.395075945	0.033122511	-0.168552876	0.035404871	-0.166454923
rh_G_precuneus	1.61E-05	0.333775728	0.000204998	-0.289480528	0.478613072	-0.056412297	0.379005138	-0.070012385	0.740608635	-0.026373836	0.642759924	0.036947211	0.233999831	-0.094617758	1.14E-06	-0.373569638	0.001629324	-0.247139601	0.002306251	-0.239304833
lh_G_rectus	0.000105934	0.301665266	0.001655652	-0.246783518	0.474383459	-0.056955219	0.71360877	0.029238026	0.025113406	-0.177047203	0.056702778	0.150969591	0.371179595	0.071166236	2.07E-06	-0.365063912	0.029006452	-0.172668045	0.030484828	-0.171135964
rh_G_rectus	0.328866409	0.077683551	0.660268415	-0.035012762	0.173569959	-0.108114501	0.941095889	-0.005887833	0.004820883	-0.221799446	0.199392246	0.101987488	0.079967495	0.138836214	0.012676972	-0.196679969	0.056802362	-0.15090957	0.06179376	-0.148006562
lh_G_subcallosal	0.711143202	0.029501397	0.829804518	-0.017126508	0.131347716	-0.119791089	0.358952105	-0.072999517	0.093561574	0.133023942	0.137785963	0.117842112	0.269099898	0.087888736	0.89994298	-0.010018399	0.150675807	-0.114139848	0.139105387	-0.117451332
rh_G_subcallosal	0.93208096	0.006790951	0.936181139	0.006380094	0.36633543	-0.071887994	0.064348251	0.146594671	0.020306994	-0.183341256	0.444155409	0.060915394	0.787922424	-0.021432667	0.025462455	-0.176631709	0.199334329	-0.102000564	0.216907689	-0.098152618
lh_G_temp_sup-G_T_transv	0.06160238	0.148114254	0.064787678	-0.146356436	0.066380564	-0.145503772	0.632967564	0.038038553	0.349287625	-0.074476202	0.408459205	0.065794138	0.906348955	-0.009373948	0.047391383	-0.157010413	0.157562189	-0.112259304	0.182689673	-0.105878688
rh_G_temp_sup-G_T_transv	0.03416371	0.1675811	0.143387936	-0.116202103	0.179791302	-0.106580165	0.94485246	0.005511726	0.344463677	-0.075222888	0.276621289	0.086526274	0.914936169	0.008511005	0.000474893	-0.273136426	0.007259631	-0.211495521	0.009036797	-0.205790328
lh_G_temp_sup-Lateral	0.00119164	0.253990101	0.003773416	-0.227757388	0.867672064	0.013275676	0.201658796	0.101477922	0.153080139	-0.113476051	0.008346477	0.207877137	0.368785537	0.071522209	5.19E-05	-0.314264233	0.004322493	-0.224471788	0.005319313	-0.219363987
rh_G_temp_sup-Lateral	0.006908946	0.21276617	0.022684592	-0.180084067	0.600993417	-0.041653245	0.254529441	0.090603785	0.042433089	-0.16064222	0.006875527	0.212890232	0.822769064	0.017846076	9.37E-06	-0.342353307	0.010782495	-0.201082521	0.013126052	-0.195721675
lh_G_temp_sup-Plan_polar	0.057903355	0.150251699	0.085874226	-0.13622058	0.464812165	-0.058193636	0.182133997	0.106012538	0.169638341	-0.109105232	0.18637187	0.104999193	0.942322293	0.005765032	0.000732886	-0.264282344	0.000799802	-0.262462408	0.000876704	-0.260536282
rh_G_temp_sup-Plan_polar	0.040096064	0.162478728	0.132895704	-0.119315913	0.131550963	-0.119728455	0.25611581	0.090303093	0.888810798	0.011139884	0.053051589	0.153232727	0.299854774	0.082468787	0.005240717	-0.219734082	0.0212394	-0.182026575	0.02271732	-0.180041325
lh_G_temp_sup-Plan_tempo	0.123724887	0.122195947	0.129048983	-0.120504717	0.297870962	-0.082806887	0.443965011	-0.060940807	0.206044429	-0.100503564	0.360539526	0.072759349	0.524095734	-0.05072811	0.105895324	-0.128305928	0.422946083	-0.063785534	0.461932239	-0.058569003
rh_G_temp_sup-Plan_tempo	0.000101811	0.302381003	0.000425519	-0.275330009	0.663062963	-0.034705917	0.255399015	-0.0904388	0.531943454	-0.049773533	0.729054278	-0.027595196	0.137754049	-0.117851599	0.000192628	-0.290652751	0.018277134	-0.186394228	0.021680093	-0.18142246
lh_G_temporal_inf	0.807545411	0.019408143	0.896327015	-0.010382454	0.662004498	0.034822077	0.242749145	-0.092878268	0.591016635	0.042798403	0.037567243	0.164570201	0.185819977	0.105130197	0.648217228	-0.036341987	0.356267868	0.073407136	0.341939322	0.075616261
rh_G_temporal_inf	0.017993225	0.186844405	0.057689214	-0.150378842	0.227157331	-0.09601022	0.697688288	0.030944379	0.986461922	-0.001352061	0.005115247	0.220335328	0.081111939	0.138317583	0.034451217	-0.167317185	0.178587868	-0.106873871	0.185040818	-0.105315633
lh_G_temporal_middle	0.03752471	0.16460638	0.040415182	-0.162222743	0.268899292	0.087925427	0.804154776	-0.019757036	0.147745389	-0.114959792	0.183129324	0.105772998	0.350774418	0.074247376	0.000584888	-0.268922649	0.15520922	-0.112894774	0.16556133	-0.110150778
rh_G_temporal_middle	0.284018157	0.085210551	0.315770506	-0.079808086	0.352387801	-0.073999754	0.671099954	0.033826262	0.721950887	-0.028349248	0.294597407	0.083368072	0.047981363	0.156599664	0.515502182	-0.051781774	0.732233022	-0.027258556	0.727566254	-0.027752951
lh_Lat_Fis-ant-Horizont	0.004200556	0.225167613	0.005483827	-0.21860489	0.079466888	0.139064955	0.043700163	0.159681698	0.035005911	-0.16681323	0.789248424	-0.021295444	0.882129976	0.011813965	0.061358433	-0.148251922	0.794579611	-0.020744366	0.736931268	-0.026761875
rh_Lat_Fis-ant-Horizont	0.88595209	0.011428223	0.839817879	0.016104735	0.265845036	-0.08848636	0.803583472	-0.01981586	0.404804852	0.0663074	0.38937873	0.068504978	0.852952605	-0.014768393	0.212413528	-0.099114752	0.2504916	-0.091375022	0.275345358	-0.086755621
lh_Lat_Fis-ant-Vertical	1.26E-06	0.372198318	5.04E-06	-0.351893978	0.18011199	-0.106502143	0.85784787	-0.014271414	0.446773662	-0.060566541	0.20121106	0.101578253	0.641814501	-0.037052274	5.37E-05	-0.313658325	0.014328693	-0.193289952	0.012444933	-0.197186838
rh_Lat_Fis-ant-Vertical	0.001686793	0.246368931	0.003539006	-0.229293031	0.053075623	-0.153217414	0.683877055	0.032436119	0.158582835	-0.111985871	0.443907342	-0.060948506	0.887222839	-0.011300033	0.039523473	-0.162942365	0.482860314	-0.055869719	0.435669753	-0.062054091
lh_Lat_Fis-post	0.018512511	0.186025579	0.014375169	-0.193199611	0.420794	-0.064081352	0.534572655	-0.04945531	0.721227499	-0.028426179	0.568902077	0.04536883	0.328352724	-0.077765847	0.117979156	-0.124085469	0.204613592	-0.100819797	0.230865993	-0.095251892
rh_Lat_Fis-post	0.001064973	0.256406545	0.002913773	-0.233888983	0.758454167	0.024499352	0.268836752	0.087936869	0.563486526	-0.046005396	0.800215052	0.020162903	0.113212988	-0.12570789	0.001803876	-0.244870166	0.071489875	-0.142876836	0.07779957	-0.139835267
lh_Pole_occipital	0.006239703	0.215359227	0.01338659	-0.195178798	0.253901634	-0.090723141	0.258110836	0.089926755	0.167180729	-0.109733216	0.084818602	0.136677212	0.008391099	0.207737712	0.001431088	-0.250003043	0.012747146	-0.196528282	0.010034134	-0.203011677
rh_Pole_occipital	0.014567939	0.192827605	0.043960728	-0.159487067	0.473587849	0.057057638	0.317241105	0.079566703	0.549823259	-0.0476246	0.92653085	0.007347385	0.993942781	-0.000604917	0.043989773	-0.159465432	0.842375951	0.015844133	0.931638601	0.006835288
lh_Pole_temporal	0.00654658	0.214140919	0.011508245	-0.199321153	0.741307396	-0.026300173	0.000767548	0.263321408	0.10759285	-0.127691	0.042171923	0.16084318	0.537750903	0.049071675	4.96E-05	-0.315033519	0.007093082	-0.212092015	0.010207642	-0.202553377
rh_Pole_temporal	5.78E-06	0.349815395	6.80E-05	-0.309547652	0.357562434	-0.073210309	0.381437818	0.069656662	0.042437074	-0.160639162	0.521086591	0.051096053	0.759994498	-0.024338199	8.05E-09	-0.4363211	0.0002356	-0.286841571	0.000405018	-0.276310789
lh_S_calcarine	0.451471153	0.059943527	0.596146281	-0.042208529	0.649640359	0.036184502	0.689899722	-0.03178426	0.341162628	-0.075737663	0.877439464	-0.012287726	0.168204331	0.10947083	0.571481982	-0.045066588	0.937129458	-0.006285092	0.974264243	-0.002570574
rh_S_calcarine	0.00187397	0.244014754	0.009129316	-0.205521455	0.201612382	-0.101488315	0.61947163	0.039554389	0.189978537	-0.104149983	0.258021906	0.089943488	0.510481267	0.052401569	0.022334627	-0.180544459	0.27358592	-0.087073059	0.265519544	-0.088546397
lh_S_central	0.138338857	0.117678013	0.17334136	-0.108171648	0.098343919	-0.131139316	0.450845975	0.060026232	0.058391846	0.149963107	0.617501282	0.039776874	0.337762693	0.076271172	0.463849121	-0.058319015	0.132059416	-0.119572092	0.128974718	-0.120527935
rh_S_central	0.000121168	0.299228969	0.0012503	-0.252949825	0.299780528	-0.082481414	0.885015527	0.011522719	0.262725622	-0.089063815	0.984829036	-0.001515157	0.298993413	0.082615407	0.000771348	-0.263218497	0.005519496	-0.218442996	0.005783875	-0.217271371
lh_S_cingul-Marginalis	0.313679535	0.080152559	0.531876571	-0.049781638	0.339353161	0.076021177	0.308365677	-0.081034777	0.571340543	-0.045083141	0.626299651	-0.038785739	0.326314068	-0.078093273	0.397449768	-0.067348833	0.768077333	0.023494154	0.721677927	0.028378274
rh_S_cingul-Marginalis	0.511786024	0.052240205	0.490033644	-0.05495913	0.566472376	0.04565407	0.830319287	0.017073914	0.929307326	-0.007068983	0.428203086	-0.063066571	0.79957654	-0.02022873	0.825149326	0.017602471	0.411190051	0.065412351	0.446651726	0.060582762
lh_S_circular_insula_ant	0.195911596	0.102778236	0.302702244	-0.081986067	0.406237829	-0.06610581	0.414086041	-0.065009101	0.065755159	-0.145836535	0.025591047	0.176479868	0.841119999	0.015972061	0.038592725	-0.1637082	0.011199089	-0.200059162	0.010778695	-0.201092016
rh_S_circular_insula_ant	0.008574802	0.207170539	0.022326257	-0.180555546	0.619308299	-0.03957282	0.004470903	0.223648288	0.041080699	-0.161694303	0.824011066	-0.017718944	0.006515854	0.214260579	0.000941	-0.25904154	0.002559384	-0.236907425	0.00212387	-0.241184945
lh_S_circular_insula_inf	0.659819253	-0.035062128	0.619789421	0.039518534	0.383976385	-0.069286924	0.018348564	0.186281921	0.212179839	-0.099165177	0.023658881	0.178833801	0.208953598	0.099865439	0.762151975	-0.024112645	0.062290088	-0.147728544	0.055084186	-0.15195754
rh_S_circular_insula_inf	0.000176688	0.292271276	0.000173775	-0.292581604	0.324002724	-0.078466092	0.292526427	0.08372524	0.014173242	-0.193593991	0.780161476	-0.022237099	0.205749763	-0.100568559	0.00072312	-0.264560617	0.149530922	-0.114458745	0.157256189	-0.112341541
lh_S_circular_insula_sup	0.084611711	0.136767239	0.035798218	-0.166104981	0.768518306	0.023448182	0.058681932	0.149792669	0.20723232	0.100242224	0.250790965	-0.091317549	0.128955308	-0.120534005	0.576684465	-0.04445905	0.763926973	-0.023927221	0.76943464	-0.023352677
rh_S_circular_insula_sup	0.15706003	0.112394321	0.153663808	-0.113316097	0.358751916	0.073029851	0.376441155	0.070388817	0.670105881	-0.033934841	0.690629636	-0.031705402	0.215286655	-0.098498002	0.142397152	-0.116488566	0.924127317	0.007588464	0.931043126	0.006894975
lh_S_collat_transv_ant	0.031758035	0.169866368	0.02724807	-0.174579518	0.027015607	0.174840052	3.61E-07	0.389354225	0.747794903	-0.025617312	0.79494131	0.020707013	0.627626412	0.038636798	0.242230959	-0.09298006	0.129282983	-0.120431629	0.118794975	-0.123812894
rh_S_collat_transv_ant	0.435705418	0.062049279	0.668629611	-0.034096203	0.072229227	0.142509446	0.308685347	0.080981425	0.840800647	-0.016004596	0.625712196	0.038851729	0.283983774	-0.085216614	0.248867104	-0.091687729	0.204186901	-0.100914409	0.210199116	-0.099594185
lh_S_collat_transv_post	0.436985044	0.06187677	0.326195122	-0.078112417	0.889816908	-0.01103844	0.093158012	0.133186449	0.244055773	-0.092622265	0.841290868	-0.015954654	0.804128984	-0.019759692	0.208033998	-0.10006646	0.246017678	-0.092239661	0.210809986	-0.099461568
rh_S_collat_transv_post	0.0716887	0.142777736	0.118669204	-0.12385482	0.385857864	-0.069013844	0.890369916	0.010982688	0.635600614	-0.037744416	0.854432033	-0.014618139	0.700667203	-0.030624052	0.048866054	-0.155991542	0.720484993	0.02850517	0.705860048	0.030066824
lh_S_front_inf	0.00195794	0.24302752	0.020442312	-0.183147265	0.218143688	-0.097890505	0.368961658	-0.071495973	0.334416119	-0.076799654	0.197516095	0.102412465	0.250274767	-0.09141668	0.000504503	-0.27191998	0.04176029	-0.161162048	0.049770592	-0.15537917
rh_S_front_inf	0.399250884	0.067092753	0.294714827	-0.083347872	0.704286851	-0.030235484	0.875796169	-0.012453807	0.325879682	-0.078163209	0.431357185	-0.062637649	0.988347735	0.001163708	0.69462928	-0.031273836	0.369797921	0.071371505	0.386766911	0.068882193
lh_S_front_middle	0.006831751	0.213053559	0.045054875	-0.158680172	0.107714244	-0.127647318	0.692122139	0.031544252	0.406156953	-0.066117176	0.047189196	0.157152157	0.164454039	-0.110438049	0.00021202	-0.288844098	0.139873803	-0.117225047	0.16647793	-0.109914061
rh_S_front_middle	0.235325467	0.094351309	0.258911025	-0.08977637	0.965015874	0.003494842	0.570996449	-0.04512342	0.217274036	-0.098074817	0.315173672	0.079906259	0.599861743	0.041782708	0.293363171	-0.083580731	0.846271249	-0.015447624	0.85371936	-0.014690513
lh_S_front_sup	7.96E-05	0.306766561	0.00033028	-0.280324543	0.96311166	0.0036852	0.658223397	-0.035237634	0.369916673	-0.071353844	0.931066536	-0.006892628	0.00843358	-0.207605583	0.000654511	-0.266619327	0.163361285	-0.110722966	0.187265777	-0.104787605
rh_S_front_sup	0.016254431	0.18974435	0.012960452	-0.196071658	0.313515642	-0.080179623	0.432368666	-0.06250048	0.902777481	-0.009733166	0.545687305	0.048118586	0.674601169	-0.033444333	0.030578177	-0.171041363	0.990426033	-0.000956138	0.958176368	0.004178664
lh_S_interm_prim-Jensen	0.894605787	-0.010555823	0.794588316	0.020743467	0.631681984	-0.038182351	0.340138731	0.075897974	0.774091817	-0.022867791	0.482871522	0.055868291	0.410868517	0.065457225	0.079732445	-0.13894347	0.130498804	-0.120053503	0.143359905	-0.116210187
rh_S_interm_prim-Jensen	0.001704314	0.246138732	0.02087505	-0.182534257	0.377821704	-0.070185938	0.744643087	-0.025948829	0.234229239	-0.094571572	0.107501515	0.127723891	0.531139157	-0.049871038	0.00037231	-0.277974969	0.016095247	-0.190023133	0.015588415	-0.190927054
lh_S_intrapariet_and_P_trans	0.050613865	0.154816544	0.03224079	-0.169396271	0.114060312	0.125415618	0.975438018	-0.002453296	0.611639737	0.040440572	0.378697071	0.070057532	0.577340076	-0.044382671	0.62548349	-0.038877427	0.530062092	0.050001726	0.546691486	0.047998481
rh_S_intrapariet_and_P_trans	0.011807934	0.198622195	0.009842092	-0.203527154	0.509543959	-0.052517621	0.829449928	0.017162741	0.981760578	-0.001821659	0.370363828	-0.071287374	0.204675613	-0.100806057	0.097044523	-0.131644065	0.680264739	0.032828128	0.638953642	0.037370587
lh_S_oc_middle_and_Lunatus	0.181260633	0.10622352	0.222939713	-0.09688332	0.752670089	-0.025105388	0.054918944	0.152059742	0.144097666	-0.115997824	0.783500543	-0.02189073	0.088093055	0.135275232	0.280644032	-0.08580783	0.52218829	-0.050961218	0.464512638	-0.058232616
rh_S_oc_middle_and_Lunatus	0.577386802	-0.044377229	0.37322589	0.070863089	0.263094528	-0.088995281	0.652191355	-0.035902556	0.774041106	-0.022873067	0.083910237	0.137073803	0.662682802	0.034747629	0.750987454	-0.025281958	0.962944368	0.003701924	0.909927599	0.009014197
lh_S_oc_sup_and_transversal	0.483394996	0.055801597	0.625885491	-0.038832259	0.883879006	0.011637413	0.316990392	-0.079607803	0.272995371	0.087179915	0.190796181	-0.103959104	0.454563473	-0.059535384	0.766439024	0.023665019	0.761475461	0.02418335	0.835119003	0.016583876
rh_S_oc_sup_and_transversal	0.04478978	0.158874155	0.040232819	-0.162368819	0.913894985	0.00861558	0.952108962	-0.004785544	0.268644097	0.087972129	0.997218648	-0.000277764	0.48458705	-0.055649867	0.793497207	-0.020856172	0.900318526	0.009980601	0.91670671	0.008333207
lh_S_occipital_ant	0.036421241	0.165557298	0.048310137	-0.156372589	0.71127844	-0.029486943	0.52735726	-0.050330516	0.005861062	-0.216938328	0.479661498	-0.056278122	0.638386554	-0.037433754	0.020306178	-0.183342428	0.189415787	-0.104281705	0.183891197	-0.105590286
rh_S_occipital_ant	0.020308092	0.183339677	0.030095621	-0.171533066	0.12718956	-0.121089154	0.483618811	-0.055773094	0.737348852	0.02671778	0.284289408	0.085162743	0.247479583	0.09195594	0.031194749	-0.170422618	0.033596233	-0.168107578	0.033058412	-0.168613543
lh_S_oc-temp_lat	0.782530256	0.021991338	0.912471249	-0.008758603	0.552788428	0.047271565	0.772905066	0.02299127	0.732042882	0.027278679	0.930075713	0.006991951	0.441378272	0.061286689	0.543246203	-0.048411007	0.782662703	-0.021977602	0.790149572	-0.021202224
rh_S_oc-temp_lat	9.32E-06	0.342438762	5.91E-05	-0.312015943	0.498237596	-0.053926373	0.53711076	-0.049148854	0.120094104	-0.123381824	0.289889645	0.084182431	0.532188505	-0.04974384	7.74E-05	-0.307273016	0.054627735	-0.152240474	0.058922422	-0.149651894
lh_S_oc-temp_med_and_Lingual	0.046251866	0.157815965	0.067647416	-0.144837472	0.621654991	-0.039308208	0.285986179	0.084864372	0.203195986	-0.10113468	0.753329049	-0.025036272	0.92367145	0.007634196	0.158329054	-0.112053735	0.075510722	-0.140914721	0.070706197	-0.143269635
rh_S_oc-temp_med_and_Lingual	0.466643447	0.057955615	0.351869383	-0.074079243	0.384117302	-0.069266443	0.50976856	0.052489803	0.747256227	0.02567394	0.110315712	0.126720348	0.54466236	-0.048241286	0.460214479	0.05879351	0.10061235	0.130270648	0.108666517	0.127305984
lh_S_orbital_lateral	0.426396541	0.063313061	0.75495142	-0.024866188	0.812113605	0.018938661	0.636883961	-0.037601239	0.639322423	-0.037329522	0.050513615	0.154883021	0.7324241	-0.027238336	0.094974826	-0.132459205	0.590497654	-0.042858211	0.631641018	-0.038186935
rh_S_orbital_lateral	0.347576919	0.07474025	0.488757999	-0.055120538	0.762185259	-0.024109167	0.779975228	0.022256431	0.082053694	-0.137895199	0.496532038	0.054140332	0.481829685	0.056001143	0.040120514	-0.162459055	0.086449327	-0.135973696	0.09187789	-0.133705661
lh_S_orbital_med-olfact	0.309022061	0.080925267	0.538148005	-0.049023822	0.055577462	-0.151653946	0.475933547	-0.056755943	0.176393185	-0.107413276	0.028233425	0.173495837	0.30555594	-0.081505282	0.055782461	-0.151528431	0.329003322	-0.07766163	0.32423785	-0.078428088
rh_S_orbital_med-olfact	0.028823998	0.172861714	0.033612048	-0.168092804	0.135272825	-0.118594417	0.177997054	0.107018597	0.261418421	-0.089307193	0.153095486	0.11347184	0.122877821	0.12247018	0.032895505	-0.168768178	0.097103265	-0.131621132	0.071819771	-0.142712529
lh_S_orbital-H_Shaped	7.96E-05	0.306781356	0.000337355	-0.279910306	0.484733911	-0.055631188	0.004256872	0.224844025	0.139071711	-0.117461271	0.190408846	0.104049453	0.735323711	-0.026931703	0.000111927	-0.300669975	0.04154523	-0.161329692	0.04780696	-0.156720645
rh_S_orbital-H_Shaped	0.761801271	0.024149296	0.63778005	-0.037501338	0.7757406	-0.022696329	0.260845452	-0.089414133	0.803616208	-0.019812489	0.665244812	0.034466701	0.815129089	-0.018629111	0.478934517	-0.056371143	0.864235061	-0.013623795	0.909683145	-0.009038766
lh_S_parieto_occipital	0.095326265	0.132319806	0.131579193	-0.119719762	0.162698187	0.110896553	0.340470791	-0.07584595	0.843028896	-0.015777642	0.491377005	-0.054789396	0.193854147	-0.10325046	0.343563628	-0.075362934	0.913105861	0.008694849	0.911435791	0.008862638
rh_S_parieto_occipital	0.007046735	0.21226022	0.010018054	-0.203054504	0.57379433	-0.044796236	0.856125742	-0.014446185	0.885129561	0.011511213	0.440153419	-0.061450869	0.29490922	-0.083314441	0.572041323	-0.045001145	0.549663471	-0.047643651	0.545102475	-0.048188584
lh_S_pericallosal	0.005699451	-0.217640209	0.00467168	0.222572417	0.254294912	0.090648349	0.955019813	-0.00449436	0.702688029	0.030407028	0.282841142	0.08541836	0.960254154	0.003970894	0.007226666	0.211612613	0.032849352	0.168812105	0.037109924	0.164961022
rh_S_pericallosal	0.000475755	-0.273100022	0.000101348	0.302463069	0.39383125	-0.067865413	0.32595907	-0.078150423	0.984551894	0.001542839	0.573808139	0.044794623	0.912768982	-0.008728692	0.019792547	0.184089106	0.269359904	0.087841209	0.293790996	0.08350695
lh_S_postcentral	0.378467732	0.070091155	0.418545149	-0.064391413	0.817018278	0.018435322	0.35067399	-0.074262813	0.595261956	0.042310056	0.468577622	-0.057704777	0.749273995	-0.025461889	0.468693302	-0.057689793	0.239320889	-0.093554549	0.241682072	-0.093088048
rh_S_postcentral	0.003453507	0.229876026	0.008914957	-0.206148152	0.701904265	-0.030491173	0.910047155	0.009002182	0.91876149	0.008126916	0.904722822	0.00953748	0.885643776	-0.011459329	0.000288349	-0.282962879	0.229090681	-0.095613819	0.252643744	-0.090962898
lh_S_precentral-inf-part	0.000137564	0.296907718	0.000324026	-0.28069762	0.296104247	-0.083109244	0.825885658	0.017527145	0.97865934	0.002131463	0.823980866	0.017722035	0.957632045	0.004233098	0.046291963	-0.15778734	0.123496084	-0.122269877	0.10712695	-0.127859009
rh_S_precentral-inf-part	0.533287389	0.049610773	0.423223189	-0.063747507	0.654212006	-0.035679542	0.862622184	-0.013787244	0.711139021	-0.029501844	0.378307766	-0.070114616	0.86680106	0.013363872	0.322295415	-0.078742583	0.524769761	0.050645841	0.480532105	0.056166824
lh_S_precentral-sup-part	0.412073763	0.065289123	0.341555016	-0.075676308	0.410001641	0.065578313	0.307394967	-0.081197008	0.227424399	-0.095955321	0.619260655	-0.039578197	0.24029154	0.09336239	0.24821849	-0.091812978	0.130541642	-0.12004023	0.133563089	-0.119112358
rh_S_precentral-sup-part	0.000374866	0.277840115	0.000931745	-0.259250798	0.121246904	-0.123002326	0.941277414	-0.005869656	0.327994254	-0.077823325	0.939416266	0.006056038	0.309641319	0.080822091	0.001671783	-0.246567886	0.093018235	-0.133242865	0.096900989	-0.131700148
lh_S_suborbital	0.613500853	0.04022954	0.675979952	-0.033294138	0.699484234	0.030751199	0.848578623	0.015212932	0.503695752	-0.053244233	0.924681973	-0.007532825	0.539002514	-0.048920908	0.845182103	-0.015558452	0.138781309	0.117547053	0.127614803	0.120954918
rh_S_suborbital	0.499576837	0.053758638	0.698901304	-0.030813882	0.773868176	0.022891057	0.33662733	-0.07645009	0.987760054	-0.001222405	0.90288439	0.00972241	0.714249812	0.029169602	0.191466843	-0.103802982	0.40585478	-0.066159656	0.413908994	-0.065033706
lh_S_subparietal	0.085270531	0.136481167	0.194398614	-0.103125141	0.183013044	0.105800933	0.027653034	0.174130156	0.358458932	-0.073074265	0.884072216	0.011617913	0.719462435	-0.028614	0.132557049	-0.119419503	0.759239862	0.024417138	0.755683182	0.024789509
rh_S_subparietal	0.045810986	0.158132078	0.084124804	-0.136979814	0.028457165	-0.173254278	0.903450581	0.009665451	0.640676327	-0.037178842	0.265562365	0.088538496	0.584474812	0.043554063	0.043064717	-0.160160449	0.616279524	-0.039914986	0.626935134	-0.038714383
lh_S_temporal_inf	0.115505016	-0.12492117	0.089450977	0.134706025	0.001585269	0.247747349	0.846134546	-0.015461533	0.102094186	0.129711513	0.167574379	-0.109632168	0.96585958	-0.003410505	0.475734512	0.05678151	0.378075915	0.070148629	0.374807896	0.070629422
rh_S_temporal_inf	0.436531938	0.061937821	0.594030515	-0.042451548	0.31766682	0.079496962	0.098794097	0.130965676	0.428654824	0.063005028	0.850591271	-0.015008324	0.958733646	0.004122936	0.616398406	-0.039901542	0.805768593	0.019590929	0.744863825	0.025925597
lh_S_temporal_sup	0.266291283	0.088404131	0.299206784	-0.082579061	0.20863972	-0.09993398	0.624188652	0.039022995	0.620840741	-0.039399974	0.765032451	0.023811802	0.520767016	-0.051135193	0.252264224	-0.091035398	0.399303096	-0.06708534	0.418345016	-0.064419053
rh_S_temporal_sup	0.001953453	0.243079286	0.007826483	-0.209552586	0.619069153	0.039599811	0.675091873	0.033390866	0.834800454	-0.01661638	0.702649817	-0.03041113	0.361871	-0.072558412	0.014993541	-0.192021265	0.269718007	-0.087775802	0.286098251	-0.084844707
lh_S_temporal_transverse	0.926949682	-0.007305383	0.78223123	0.02202235	0.967898493	0.003206713	0.791843894	0.021027029	0.962413838	0.003754964	0.111958472	0.126143768	0.405746476	0.066174886	0.761526419	0.024178024	0.356448029	0.073379717	0.377834257	0.070184095
rh_S_temporal_transverse	0.031004574	0.170612346	0.077773863	-0.139847248	0.652538698	-0.035864201	0.697381238	-0.030977425	0.753233179	-0.025046326	0.78097006	0.022153185	0.47089684	-0.057404751	0.039755146	-0.1627541	0.299472167	-0.08253388	0.281968597	-0.085572787
p-values not corrected for multiple comparisons
