## Supplementary material for "The impact of FreeSurfer versions on structural neuroimaging analyses of Parkinson’s disease": Table S1: Table_S29.csv

Table S29
Correlation between quality metrics and software variability in volume across PD in QPN (FreeSurfer 7 vs 5)
	cjv	cjv	cnr	cnr	fber	fber	qi_1	qi_1	qi_2	qi_2	rpve_gm	rpve_gm	snr_gm	snr_gm	snr_total	snr_total	snrd_gm	snrd_gm	snrd_total	snrd_total
	p	r	p	r	p	r	p	r	p	r	p	r	p	r	p	r	p	r	p	r
Left-Lateral-Ventricle	0.003084679	-0.232550401	0.000403974	0.276361941	0.022673248	0.180098894	0.666094933	0.034373578	0.825364446	0.017580462	0.110046715	-0.1268154	0.018194585	-0.186524492	0.075279406	0.141025277	0.001053421	0.256639855	0.000703985	0.265116085
Left-Inf-Lat-Vent	0.004023041	-0.226213755	0.001337008	0.251491078	0.690203431	0.031751444	0.637636275	-0.037517362	0.012984079	0.196021484	0.980099135	0.001987628	0.556538337	-0.046826413	0.02256348	0.180242697	0.413012131	0.065158443	0.396370583	0.067502603
Left-Cerebellum-White-Matter	0.743459511	-0.026073436	0.922591368	-0.007742558	0.282929091	0.085402812	0.434241305	-0.062247014	0.475002447	-0.0568756	0.002125592	-0.241166514	0.498860958	-0.05384827	0.873800398	0.012655583	0.552176588	0.047344335	0.569033398	0.04535343
Left-Cerebellum-Cortex	0.241220613	0.093178968	0.048205103	-0.156444993	0.124944225	0.121803731	0.248285401	-0.091800047	0.268300826	-0.088034996	0.194973053	-0.1029932	0.00105659	-0.256575625	0.073517012	-0.141876755	0.22380531	-0.096703183	0.2549772	-0.090518783
Left-Thalamus	0.905871872	0.009421921	0.914344932	-0.008570386	0.510672219	-0.05237794	0.839252501	-0.016162355	0.332802813	-0.07705563	0.411554038	-0.065361576	0.091749873	0.1337579	0.115655026	-0.124870105	0.000886775	-0.26029565	0.00110029	-0.255707409
Left-Caudate	0.602560761	0.041474121	0.672362986	-0.033688396	0.163579234	-0.110666027	0.928977633	-0.007102037	0.904010985	0.009609078	0.169391147	0.109168089	0.950802152	0.00491629	0.053659883	-0.152846927	0.220718287	-0.097347895	0.258087962	-0.089931058
Left-Putamen	0.007420196	-0.210931869	0.005026152	0.220770329	0.741547939	-0.02627482	0.68509189	0.03230446	0.919850306	-0.008017626	0.125362126	0.121669988	0.240855354	0.09325102	0.102981451	0.12937978	0.112187441	0.12606393	0.103589109	0.129153884
Left-Pallidum	0.772983485	-0.022983109	0.599170392	0.041861852	0.774009574	-0.022876347	0.441562794	0.061261978	0.912002242	-0.008805724	0.029654299	-0.171988665	0.895107764	0.010505257	0.356021123	-0.073444702	0.039823188	-0.162698981	0.047603032	-0.156862574
3rd-Ventricle	0.942673751	-0.005729842	0.572876222	0.044903517	0.516299459	0.051683643	0.942015661	-0.005795734	0.56371353	0.045978655	0.159937135	0.11162508	0.001168612	-0.254411351	0.140710556	-0.116979714	0.598670682	-0.041919084	0.66555783	-0.034432407
4th-Ventricle	0.680522361	0.032800145	0.928922714	-0.007107544	0.305084156	0.081584563	0.719920764	0.028565214	0.035987141	0.16593806	0.691714274	0.031588278	0.533269206	-0.049612973	0.922856009	-0.007716006	0.619437657	0.039558223	0.579392054	0.044143875
Brain-Stem	0.0238121	0.178641226	0.036473208	-0.165511974	0.341768602	-0.07564293	0.681501533	0.032693823	0.109162313	-0.127129197	0.132410354	-0.119464439	0.065454772	0.145997283	0.003588555	-0.228960946	0.00476983	-0.222061493	0.004252188	-0.224870794
Left-Hippocampus	0.336820775	0.076419578	0.363685769	-0.072285275	0.204363349	-0.100875267	0.975992207	-0.002397926	0.28901619	-0.08433449	0.921702276	0.007831769	0.931739763	0.006825148	0.222664516	-0.096940694	0.084824723	-0.136674551	0.091214916	-0.133976826
Left-Amygdala	0.928355427	0.007164422	0.915720677	0.008432219	0.43555611	-0.062069426	0.814736508	-0.018669395	0.406395886	-0.066083601	0.537268752	-0.049129801	0.848527207	-0.01521816	0.488555511	-0.055146179	0.305671806	-0.081485824	0.316637032	-0.079665767
CSF	0.017688219	0.187334955	0.057026775	-0.150774631	0.433072452	-0.062405148	0.950945958	-0.004901902	0.789504941	-0.021268906	0.043747848	0.159646006	0.138326756	-0.117681599	0.019666175	-0.184275383	0.053424002	-0.152996099	0.062253743	-0.14774884
Left-Accumbens-area	1.97E-05	0.330501975	0.00019821	-0.29011535	0.219895179	-0.097520878	0.189076689	0.104361216	0.007044678	-0.212267709	0.381556611	0.069639327	0.558932051	0.046543012	1.46E-09	-0.455303509	3.26E-06	-0.358406759	4.08E-06	-0.355074442
Left-VentralDC	0.013027866	0.195928712	0.067919004	-0.144695956	0.238391028	-0.093739145	0.167438764	0.10966696	0.2087202	-0.099916399	0.121314614	0.122980123	0.050902641	-0.154625663	0.000422389	-0.275476878	0.018736645	-0.185678296	0.02187347	-0.181160711
Left-vessel	0.314563376	0.080006771	0.341868155	-0.075627377	0.689373079	0.031841176	0.339281512	-0.076032423	0.235432234	-0.094329895	0.752037748	0.025171729	0.946959397	-0.005300834	0.047473359	-0.156953087	0.516596462	-0.051647106	0.560069857	-0.046408508
Left-choroid-plexus	0.016221793	-0.189801314	0.001383811	0.250739265	0.069125147	0.144072987	0.655302685	0.035559282	0.803051658	-0.019870627	0.545106033	-0.048188158	0.374195088	-0.070719864	0.206151759	0.100479907	0.083781354	0.137130351	0.075172787	0.141076328
Right-Lateral-Ventricle	0.00809807	-0.20866561	0.002101643	0.241424011	0.06237559	0.147680833	0.301635038	-0.082166634	0.440185557	-0.061446558	0.048721335	-0.156090389	0.33974318	-0.075959987	0.095662733	0.132186727	0.01178667	0.198671271	0.009060643	0.205720797
Right-Inf-Lat-Vent	0.001591838	-0.247655757	0.001076886	0.256168382	0.039872931	0.162658737	0.475272371	-0.056840899	0.339135877	0.076055286	0.235289027	-0.094358619	0.035272393	-0.166573522	0.02700737	0.174849318	0.00079286	0.262644571	0.000429291	0.275154337
Right-Cerebellum-White-Matter	0.826409485	-0.017473567	0.650909649	-0.036044159	0.052946898	0.153299494	0.319219294	-0.079243147	0.476518386	0.056680848	0.003503946	-0.229530542	0.024352624	-0.177970252	0.410481709	0.065511237	0.439619903	0.061522463	0.4363362	0.061964206
Right-Cerebellum-Cortex	0.085318411	0.136460445	0.004815326	-0.221827846	0.722886801	0.028249755	0.335684724	-0.076598924	0.099093401	0.130850575	0.07069814	-0.143273691	0.073738074	-0.141769051	0.410574815	-0.065498234	0.539557271	-0.048854139	0.575341981	-0.044615576
Right-Thalamus	0.12456941	0.121923979	0.185221294	-0.10527263	0.716425144	-0.028937569	0.686291447	0.032174543	0.097298225	-0.131545096	0.155854243	-0.112719855	0.640801885	0.037164875	0.054448095	-0.152352361	0.095275392	-0.13233996	0.103173772	-0.129308172
Right-Caudate	0.917727782	0.008230689	0.93625076	-0.006373119	0.68266571	0.032567487	0.606393675	0.041036948	0.467776371	0.05780862	0.362705386	-0.072432725	0.225599436	0.096331377	0.197339152	-0.102452696	0.136921139	-0.118099804	0.158626109	-0.111974307
Right-Putamen	0.064839823	-0.146328253	0.030473248	0.171147716	0.182869814	-0.10583536	0.535213797	0.049377829	0.427199913	-0.063203372	0.163352399	0.110725289	0.796006613	-0.020597026	0.852325903	-0.014832058	0.563220142	0.046036783	0.524779811	0.050644614
Right-Pallidum	0.077845274	0.139813975	0.1582209	-0.112082682	0.135164271	0.118627152	0.892771392	0.010740644	0.052971073	-0.153284066	0.502214935	-0.053428915	0.207987417	0.100076659	0.007492821	-0.210680473	0.0669517	-0.145202111	0.067356315	-0.14498967
Right-Hippocampus	0.026350325	0.175596409	0.056992929	-0.150794954	0.158657619	-0.111965888	0.402035578	0.066698181	0.774066787	-0.022870395	0.054544994	0.152291971	0.382826292	0.069454249	0.000128369	-0.298175436	0.008012455	-0.208942335	0.009175268	-0.205388807
Right-Amygdala	0.002955382	0.233556681	0.011350175	-0.199696285	0.740828943	-0.026350609	0.935945658	-0.006403685	0.637461514	-0.037536843	0.726099876	0.027908516	0.661130756	-0.034918021	0.000505696	-0.271872374	0.056241247	-0.151248902	0.066643682	-0.145364537
Right-Accumbens-area	0.008250231	0.208180135	0.013197618	-0.19557162	0.935598614	-0.006438455	0.601878406	0.041552078	0.050661463	-0.154785019	0.151282025	0.113971732	0.204274314	0.100895015	0.018819614	-0.185550652	0.060641759	-0.148658984	0.055129084	-0.151929814
Right-VentralDC	0.800749321	0.020107833	0.534683193	-0.049441948	0.985264402	0.001471671	0.82244083	-0.017879682	0.419902113	-0.064204205	0.475922157	0.056757405	0.13404159	-0.118966894	0.40461864	-0.066333627	0.145578871	-0.115573942	0.18002052	-0.106524387
Right-vessel	0.552320475	0.047327218	0.551272954	-0.047451883	0.457321584	-0.059172658	0.956342469	-0.004362069	0.242318183	-0.092962915	0.038565348	0.163730961	0.84821482	0.015249927	0.106907416	-0.127938375	0.794178093	0.020785835	0.734593683	0.027008866
Right-choroid-plexus	0.486605725	-0.055393377	0.44329214	0.061030669	0.577278714	0.044389818	0.999669737	3.30E-05	0.919282093	0.008074659	0.63440338	-0.037878095	0.029645429	-0.171997881	0.458246521	0.05905129	0.047261828	0.15710118	0.03261945	0.169031704
Optic-Chiasm	0.69216158	-0.031539996	0.478585709	0.056415801	0.223559562	0.096754275	0.281170706	0.085714283	0.457836353	0.059105094	0.695591755	0.03117012	0.947208572	0.005275896	0.62668569	-0.038742389	0.939362038	0.006061469	0.926984671	0.007301874
CC_Posterior	0.000136707	0.297022445	0.000296742	-0.28240752	0.096354436	-0.131914308	0.649937866	-0.036151597	0.844043498	0.015674344	0.447490419	0.060471243	0.865471576	-0.013498524	9.58E-06	-0.342008814	9.78E-05	-0.303097078	0.000148175	-0.295539489
CC_Mid_Posterior	0.218341672	0.097848617	0.176995729	-0.107264694	0.114085871	-0.125406828	0.818946768	0.018237612	0.467644556	-0.057825713	0.957476566	0.004248647	0.276664465	0.086518526	0.018685375	-0.185757417	0.287343822	-0.084626489	0.319892926	-0.079133263
CC_Central	0.366128467	-0.071918961	0.364613292	0.072146003	0.249435921	-0.091578074	0.815578626	-0.018582988	0.911695084	0.008836585	0.828917401	-0.017217163	0.090248014	0.134375129	0.816669911	-0.018471048	0.821001713	0.018027061	0.784345186	0.021803179
CC_Mid_Anterior	0.466786678	0.05793702	0.615198402	-0.040037299	0.870686787	-0.012970535	0.783494084	-0.0218914	0.654921877	-0.035601262	0.986560745	-0.00134219	0.05789534	0.150256451	0.066093794	-0.145656036	0.094242638	-0.132750949	0.107939745	-0.127566276
CC_Anterior	0.000344867	0.27947921	0.000706268	-0.265049067	0.223860206	-0.096691775	0.267880173	0.08811211	0.046033976	-0.157971877	0.013588228	0.194764963	0.044752563	0.158901465	3.30E-06	-0.35822979	0.005734559	-0.217486237	0.007495943	-0.210669715
lh_G_and_S_frontomargin	0.98827133	0.00117134	0.571722709	0.045038419	0.073899508	-0.141690564	0.979269902	0.002070467	0.461670149	-0.058603228	0.199626026	0.101934737	0.212102423	0.099181891	0.71620375	-0.028961173	0.741566979	0.026272813	0.703916723	0.030275184
rh_G_and_S_frontomargin	0.011662147	0.198960239	0.036408789	-0.165568167	0.191142632	-0.103878404	0.247153675	0.09201909	0.469881421	-0.057536011	0.008501907	0.207394299	0.2908602	0.084013826	0.021604304	-0.181525595	0.073610683	-0.141831085	0.069079799	-0.144096248
lh_G_and_S_occipital_inf	0.004036466	0.226133207	0.002672438	-0.235905469	0.053411701	-0.153003893	3.70E-11	0.492551878	0.068063512	-0.144620845	0.861510363	0.01389995	0.985189558	0.001479147	0.070758155	-0.143243483	0.06717748	-0.145083438	0.065767205	-0.145830101
rh_G_and_S_occipital_inf	0.031012527	0.170604392	0.108155821	-0.127488745	0.109976232	-0.126840335	0.000389563	0.277081007	0.031939555	-0.1696889	0.85018656	0.015049459	0.820546888	0.018073651	0.008680744	-0.206848323	0.148822389	-0.114657025	0.145708036	-0.115537133
lh_G_and_S_paracentral	0.992569367	-0.00074208	0.852243386	0.014840442	0.392737398	-0.068022131	0.459002082	-0.058952248	0.751509603	-0.025227152	0.701741382	-0.030508664	0.306219427	-0.081393922	0.805295117	-0.019639654	0.445097529	-0.060789734	0.438770253	-0.061636582
rh_G_and_S_paracentral	0.035024688	-0.166796289	0.017001694	0.188466559	0.38014143	-0.069846057	0.916270616	-0.008376995	0.269361754	0.087840871	0.22466558	0.096524643	0.022045004	0.180930191	0.047370585	0.157024971	0.356864996	-0.073316293	0.322560221	-0.078699637
lh_G_and_S_subcentral	0.041351355	0.161481447	0.052850438	-0.153361109	0.687114151	-0.03208549	0.669101376	-0.034044623	0.514189101	0.051943562	0.797784135	-0.020413592	0.728083403	0.027698112	0.061454854	-0.148197455	0.656936652	-0.035379269	0.712377778	-0.029369481
rh_G_and_S_subcentral	0.658305197	0.035228634	0.703254506	-0.030346232	0.983151109	-0.001682759	0.647510939	-0.036420198	0.618555254	0.039657825	0.524832238	-0.050638218	0.96448713	0.003547696	0.553281513	-0.047212947	0.084928709	-0.136629371	0.091372945	-0.133912048
lh_G_and_S_transv_frontopol	0.784846103	-0.021751268	0.694782401	0.031257332	0.628839258	0.038500763	0.789999388	0.021217758	0.86395293	0.013652382	0.213857889	0.098803963	0.443844354	-0.060956915	0.416727873	-0.064642681	0.884589704	-0.011565689	0.973769082	-0.00262005
rh_G_and_S_transv_frontopol	0.388735702	-0.068597706	0.339670534	0.075971381	0.931889252	-0.006810165	0.378714154	-0.070055028	0.1138606	-0.125484353	0.751169509	0.025262847	0.128668691	-0.120623717	0.230289607	-0.095369182	0.527969769	-0.050255987	0.589987773	-0.042916994
lh_G_and_S_cingul-Ant	0.804668953	0.019704104	0.82480997	-0.017637192	0.649965982	-0.036148488	0.608034247	-0.040850203	0.789387923	0.021281012	0.002285009	0.239516721	0.859056122	0.014148835	0.86091404	0.013960411	0.487306096	0.055304522	0.518004375	0.051474057
rh_G_and_S_cingul-Ant	0.736494642	-0.02680799	0.84083905	0.016000683	0.684835683	0.03233222	0.926504532	-0.007350025	0.460747203	-0.058723835	0.190823211	-0.103952804	0.034223322	-0.167526226	0.865065792	0.01353963	0.702013695	0.030479422	0.654874405	0.035606496
lh_G_and_S_cingul-Mid-Ant	0.286094957	-0.084845285	0.338441866	0.076164326	0.396639751	-0.067464226	0.306698746	-0.081313572	0.066193998	-0.14560277	0.917629164	0.00824059	0.641545539	-0.037082175	0.990747459	-0.000924037	0.685946518	0.032211892	0.662256437	0.034794422
rh_G_and_S_cingul-Mid-Ant	0.037535127	-0.164597516	0.032032375	0.169598483	0.024531489	-0.177751036	0.540659298	0.048721601	0.760094538	-0.024327736	0.084542377	0.13679745	0.843248076	-0.015755325	0.415146868	0.064861801	0.404808797	0.066306844	0.408651414	0.065767217
lh_G_and_S_cingul-Mid-Post	0.338568166	0.076144472	0.473766646	-0.057034613	0.275040184	-0.086810582	0.761789486	0.024150528	0.992659023	0.000733126	0.788228786	-0.021400958	0.852429197	0.014821564	0.036503093	-0.165485934	0.623290244	-0.039124071	0.640905406	-0.037153361
rh_G_and_S_cingul-Mid-Post	0.755174675	0.024842791	0.77630581	-0.022637575	0.641378986	0.037100694	0.447046235	-0.06053029	0.044141901	-0.159352307	0.941259329	-0.005871467	0.549179747	0.047701339	0.843611372	0.015718336	0.651632267	0.03596431	0.564680727	0.045864776
lh_G_cingul-Post-dorsal	0.574070424	0.044763991	0.677398411	-0.033139743	0.333499848	-0.076944938	0.742873069	-0.0261352	0.289263089	-0.084291476	0.000551502	0.270118292	0.026898459	0.174972072	0.663946661	-0.034608992	0.218864255	-0.097738184	0.199144726	-0.102043389
rh_G_cingul-Post-dorsal	0.096610278	0.13181394	0.105203678	-0.128558697	0.465964599	-0.058043788	0.651590646	-0.035968909	0.104437262	-0.128840323	0.016991312	0.188483975	0.165418836	0.110187666	0.080988072	-0.138373431	0.236197988	-0.094176509	0.238413087	-0.09373476
lh_G_cingul-Post-ventral	0.05478692	0.152141581	0.158236202	-0.112078586	0.193522949	0.103326816	0.025532538	0.176548874	0.28268953	-0.08544517	0.003345802	0.230629253	0.72086781	0.028464441	0.011888381	-0.198437224	0.531640919	-0.0498102	0.592085325	-0.04267532
rh_G_cingul-Post-ventral	0.002645344	0.236142051	0.004989637	-0.220950613	0.46382595	-0.058322034	0.523261798	0.050829972	0.195719728	-0.102822121	0.458371488	0.059034902	0.646842726	-0.036494224	0.005075929	-0.220526449	0.092030381	-0.13364351	0.085889106	-0.136214175
lh_G_cuneus	0.004697069	0.22243934	0.006322851	-0.215023942	0.359645649	-0.072894507	0.278189617	0.086245345	0.125236946	-0.121710014	0.678047646	0.033069117	0.68248689	0.032586887	0.000521773	-0.271240602	0.13386988	-0.119019048	0.135476521	-0.118533044
rh_G_cuneus	0.012575875	0.196899797	0.025368747	-0.176742773	0.334436034	-0.0767965	0.949308984	-0.005065697	0.228974471	-0.095637579	0.507031336	0.052829268	0.707822535	-0.029856616	0.029359232	-0.172296509	0.20769211	-0.100141357	0.226992256	-0.096044176
lh_G_front_inf-Opercular	0.390979771	0.068274499	0.319010406	-0.079277251	0.290572281	-0.084063804	0.459631143	0.058869857	0.261789517	-0.089238017	0.246595245	-0.092127429	0.16787713	0.109554574	0.494359551	-0.05441343	0.416603363	-0.06465992	0.423686802	-0.063683919
rh_G_front_inf-Opercular	0.729706616	0.027526072	0.846301901	-0.015444506	0.029964398	0.171667937	0.942647924	0.005732428	0.860578731	-0.013994411	0.749133429	0.025476655	0.394152488	0.067819439	0.446954805	-0.060542449	0.956826739	0.004313636	0.934280497	0.006570526
lh_G_front_inf-Orbital	0.832010679	0.016901155	0.73537395	-0.026926394	0.427901361	-0.063107697	0.806415995	-0.019524317	0.596958467	0.042115345	0.90097962	-0.009914068	0.131716188	0.119677594	0.202413514	0.101309165	0.582036951	0.043836659	0.619532183	0.039547557
rh_G_front_inf-Orbital	0.324451006	0.07839365	0.308450446	-0.081020626	0.693228697	-0.031424856	0.730490882	-0.027442995	0.419725518	-0.064228549	0.10307347	0.129345505	0.753910467	0.024975305	0.061173266	-0.14835672	0.173469068	-0.108139715	0.186085955	-0.105067026
lh_G_front_inf-Triangul	0.227301567	0.095980565	0.291081266	-0.083975474	0.170013702	-0.109009913	0.413405696	-0.065103686	0.878162973	-0.012214621	0.955299921	0.004466343	0.092567279	-0.133425338	0.162188873	-0.111030241	0.553533323	-0.047183022	0.614603337	-0.040104661
rh_G_front_inf-Triangul	0.89587707	-0.01042777	0.967953433	0.003201222	0.790014091	0.021216237	0.504558468	0.05313677	0.200832166	0.101663283	0.99096187	0.000902623	0.717084026	0.028867337	0.434659559	0.062190488	0.228095715	0.095817524	0.239940794	0.093431764
lh_G_front_middle	1.77E-05	0.332218734	0.000134027	-0.297385667	0.34644865	-0.074914846	0.70797619	0.029840166	0.662668767	-0.034749169	0.195274427	0.102924092	0.30419111	-0.081734856	2.16E-05	-0.329009646	0.009734326	-0.20382032	0.011031599	-0.200466505
rh_G_front_middle	0.440262017	-0.061436302	0.522753303	0.050892123	0.25535225	-0.090447663	0.875330063	-0.012500924	0.217576825	0.098010585	0.675324796	0.033365491	0.513085595	0.052079693	0.353544298	0.073822692	0.533277344	0.049611988	0.541366076	0.04863667
lh_G_front_sup	0.361447047	0.072622342	0.565467856	-0.045772167	0.539758829	-0.048829888	0.516134373	0.051703955	0.000261861	-0.28481974	0.434888807	0.062159519	0.064960709	0.14626299	0.002318155	-0.239186856	0.0342202	-0.167529097	0.043505675	-0.159827604
rh_G_front_sup	0.008796756	0.206499447	0.033815021	-0.167903712	0.326067036	-0.078133038	0.909104976	0.009096877	0.309126798	-0.080907807	0.483226228	0.055823095	0.497991535	0.053957217	0.001832568	-0.244516412	0.048259599	-0.15640741	0.051686972	-0.154111714
lh_G_Ins_lg_and_S_cent_ins	0.011117126	-0.200257826	0.008278849	0.208089714	0.950854884	0.004911014	0.375455873	0.070533888	0.582182514	0.04381977	0.080664513	0.138519639	0.114278666	0.125340575	0.085004734	0.136596367	0.435461167	0.06208224	0.443340465	0.061024213
rh_G_Ins_lg_and_S_cent_ins	0.466696316	-0.057948751	0.398200501	0.067242011	0.067860231	-0.144726542	0.190028925	0.104138202	0.889122593	-0.011108445	0.519755106	0.051259206	0.845626487	0.015513229	0.739110034	0.026531895	0.182236335	-0.105987865	0.18632302	-0.105010777
lh_G_insular_short	0.018997732	0.185278267	0.036884231	-0.165155396	0.424739147	-0.063539731	0.271138067	0.087517009	0.226123965	-0.096223072	0.07019725	0.143526629	0.404215685	0.066390406	1.27E-05	-0.337578595	1.49E-05	-0.335022179	1.40E-05	-0.336060716
rh_G_insular_short	0.213812546	-0.098813697	0.089292448	0.134772119	0.853689384	-0.014693558	0.551938181	-0.047372701	0.002822394	-0.234634087	0.428624256	0.063009191	0.285904222	0.084878757	0.784516482	0.021785426	0.766364116	-0.023672834	0.752277921	-0.02514653
lh_G_occipital_middle	0.151736537	0.11384602	0.22142148	-0.097200476	0.731407364	0.027345949	0.98795183	-0.00120325	0.352389719	-0.07399946	0.959687922	0.004027512	0.745874881	-0.025819213	0.237141884	-0.093987918	0.753164616	-0.025053517	0.799019631	-0.020286156
rh_G_occipital_middle	0.000966503	0.258474472	0.001467376	-0.249452875	0.989841409	0.001014527	0.88702528	-0.01131996	0.079077983	-0.139243458	0.140882678	0.116929387	0.399801415	-0.067014617	0.006160498	-0.215682335	0.080415592	-0.138632442	0.073121422	-0.142070146
lh_G_occipital_sup	0.775375867	-0.02273425	0.843602922	0.015719196	0.936715454	-0.006326565	0.506342056	-0.052914901	0.173739929	0.108072047	0.230223571	-0.095382633	0.485904354	-0.055482427	0.864522902	0.013594631	0.527158638	0.050354693	0.539898216	0.04881312
rh_G_occipital_sup	0.060225166	0.148897421	0.071391605	-0.1429259	0.62654197	-0.038758526	0.120381234	0.123287038	0.981436479	0.001854034	0.899808013	-0.010031983	0.603412787	-0.041376834	0.199385807	-0.101988942	0.192442499	-0.103576572	0.169741759	-0.109078954
lh_G_oc-temp_lat-fusifor	0.523833977	0.050760074	0.636403581	-0.037654818	0.227716209	0.095895388	0.5536335	0.047171119	0.049634308	-0.155470839	0.369562436	-0.071406536	0.532888879	0.049659014	0.306961373	-0.081269582	0.517501623	-0.051535823	0.553403034	-0.047198505
rh_G_oc-temp_lat-fusifor	0.717967999	-0.028773147	0.703616853	0.030307354	0.144313637	-0.115935813	0.695075717	0.031225722	0.419712164	-0.06423039	0.381408708	0.069660911	0.066363783	0.145512667	0.622157062	0.03925165	0.684048575	-0.032417525	0.633597077	-0.037968183
lh_G_oc-temp_med-Lingual	0.633134161	0.038019927	0.53594533	-0.04928948	0.034692455	-0.167097176	0.552330155	0.047326067	0.446235758	-0.060638116	0.713463162	0.029253571	0.030249385	0.171375664	0.249538617	-0.091558295	0.673470545	-0.033567583	0.752139852	-0.025161016
rh_G_oc-temp_med-Lingual	0.578383658	0.044261176	0.519489837	-0.051291736	0.234612425	0.094494497	0.412578614	-0.065218794	0.990248552	-0.000973864	0.671328494	0.033801309	0.208065087	0.100059653	0.53640693	-0.049233763	0.946433286	0.005353491	0.935410989	0.006457253
lh_G_oc-temp_med-Parahip	0.002467866	0.237748311	0.010821921	-0.200984196	0.014736819	-0.192505217	0.132896525	0.119315662	0.001444038	-0.249805257	0.545292581	0.048165826	0.669687052	0.033980607	1.75E-05	-0.332451363	0.001867026	-0.244098179	0.00235904	-0.238785825
rh_G_oc-temp_med-Parahip	0.151316645	0.113962146	0.182740708	-0.10586641	0.112058089	-0.126109017	0.204760566	0.100787241	0.770380213	0.023254159	0.941893427	0.005807973	0.403656342	-0.066469277	0.168940444	-0.109282871	0.521790038	-0.051009943	0.586198587	-0.043354571
lh_G_orbital	0.326484614	0.078065831	0.227993532	-0.09583848	0.021304172	-0.18193711	0.39656344	-0.067475105	0.402759977	-0.066595805	0.532957258	0.049650735	0.041823892	0.161112608	0.263845904	-0.088855896	0.129941269	-0.120226561	0.127322309	-0.121047212
rh_G_orbital	0.137612079	0.117893825	0.216288833	-0.098284256	0.785657475	-0.021667205	0.713581741	0.029240912	0.157697071	-0.112223093	0.705828762	-0.030070177	0.668553144	-0.034104565	0.01153129	-0.19926684	0.011318553	-0.199771882	0.013046532	-0.195889248
lh_G_pariet_inf-Angular	0.005329552	0.219316134	0.022953762	-0.179734104	0.039588372	-0.162889532	0.287907712	0.084527905	0.035887138	-0.166026324	0.128707011	0.120611714	0.856464994	0.014411751	4.58E-05	-0.31642217	0.001539411	-0.248396562	0.001889827	-0.243825274
rh_G_pariet_inf-Angular	0.414510606	-0.064950122	0.242707554	0.092886432	0.369314381	-0.071443453	0.318281817	-0.079396319	0.939522143	0.006045434	0.036619197	-0.165384936	0.637255389	-0.037559823	0.968437231	0.003152869	0.751218364	-0.02525772	0.771711417	-0.023115522
lh_G_pariet_inf-Supramar	0.432752965	0.062448413	0.281378032	-0.085677491	0.542119855	-0.048546151	0.257143431	-0.090108994	0.40913201	-0.065699937	0.749204149	0.025469226	0.378839723	-0.070036624	0.164163586	-0.110513642	0.572725591	-0.044921126	0.604286577	-0.041277126
rh_G_pariet_inf-Supramar	0.187002313	0.10484989	0.37875493	-0.070049051	0.045984175	-0.158007599	0.497833292	0.053977057	0.187016298	-0.104846582	0.323835319	-0.07849316	0.503970699	-0.053209974	0.048502458	-0.156240354	0.399099177	-0.067114296	0.423613407	-0.063693983
lh_G_parietal_sup	0.001118755	0.255350016	0.009745309	-0.203790311	0.211076569	-0.099403781	0.369106774	0.071474362	0.020058131	-0.183700956	0.904965339	-0.009513089	0.185027751	0.105318748	2.27E-06	-0.363739926	0.001029581	-0.257128832	0.001342905	-0.251395043
rh_G_parietal_sup	0.000516341	0.271452014	0.003054078	-0.232785073	0.331321482	-0.077291365	0.496156235	0.054187528	0.009537507	-0.204363219	0.458785187	0.05898067	0.982099917	-0.001787762	0.000485662	-0.272686078	0.022883146	-0.179825573	0.022286082	-0.180608812
lh_G_postcentral	0.1222147	0.122685884	0.06385936	-0.146861291	0.897175177	-0.010297042	0.361530602	-0.072609739	0.87947192	-0.012082388	0.081032054	-0.138353592	0.435829564	-0.06203253	0.072185214	-0.142531231	0.035215542	-0.166624532	0.034295346	-0.167460033
rh_G_postcentral	0.00411439	0.225670345	0.009769533	-0.203724229	0.014421354	-0.193110088	0.145343952	0.11564095	0.000995779	-0.257840218	0.607590043	0.040900744	0.167646646	0.109613637	0.000349541	-0.279215383	0.001310765	-0.251923231	0.001167238	-0.254436717
lh_G_precentral	0.056998631	0.15079153	0.039933582	-0.162609725	0.091106929	-0.134021142	0.557186149	-0.046749658	0.01251938	-0.197023319	0.51748658	0.051537672	0.986992271	-0.00129909	0.014601072	-0.192764097	0.052048495	-0.153876993	0.053949978	-0.152664212
rh_G_precentral	0.133855761	0.119023339	0.191117999	-0.103884139	0.702262819	-0.030452674	0.708028749	-0.02983454	0.8839059	-0.011634699	0.646929975	-0.036484557	0.163274564	0.110745639	0.343178561	-0.07542292	0.837563792	-0.016334509	0.871686461	-0.012869393
lh_G_precuneus	3.67E-05	0.320194537	0.000274421	-0.283918519	0.061094202	-0.148401546	0.819790262	-0.018151172	0.021646226	-0.181468509	0.551206256	0.047459824	0.809864419	-0.019169731	1.75E-05	-0.332420777	0.013801696	-0.194332663	0.017751511	-0.18723256
rh_G_precuneus	0.020424478	0.183172769	0.02318123	-0.179441103	0.612855236	-0.040302715	0.503344231	0.053288048	0.478222508	-0.056462322	0.896846557	-0.010330134	0.786027605	0.021628865	0.277199578	-0.086422562	0.645746471	-0.036615738	0.681439666	-0.032700539
lh_G_rectus	0.012612149	0.196820744	0.038145162	-0.164082012	0.093980593	-0.132855799	0.646803992	0.036498516	0.071059937	-0.143091896	0.475550478	0.056805156	0.423210429	0.063749258	0.001752069	-0.245522072	0.030106577	-0.171521829	0.033758282	-0.167956473
rh_G_rectus	0.160670223	-0.111430737	0.138146752	0.117734973	0.936546005	0.006343541	0.550291724	-0.047568762	0.338967718	-0.076081694	0.444145905	-0.060916662	0.620673756	0.039418799	0.335151017	0.076683313	0.631434218	0.038210079	0.618662554	0.03964571
lh_G_subcallosal	0.163832829	-0.110599845	0.131847536	0.119637195	0.674013293	0.033508408	0.944897672	0.0055072	0.939133744	-0.006084333	0.287302872	0.084633653	0.037934286	0.16425942	0.107497467	0.12772535	0.957295739	-0.004266731	0.915313686	-0.008473091
rh_G_subcallosal	0.705806695	-0.030072542	0.380767468	0.069754547	0.260961849	0.089392395	0.408277452	-0.065819601	0.430920375	-0.062696942	0.591926333	0.042693625	0.897311315	-0.010283334	0.862475677	0.013802094	0.817852544	-0.018349778	0.826802366	-0.017433388
lh_G_temp_sup-G_T_transv	0.012821173	0.196369058	0.020022447	-0.183752849	0.90187115	0.009824355	0.435787902	-0.06203815	0.184764904	-0.105381437	0.522125345	-0.050968918	0.554135414	-0.047111496	0.422803761	-0.06380507	0.972132464	0.002783586	0.978387185	0.002158651
rh_G_temp_sup-G_T_transv	0.051486548	-0.154242428	0.038189036	0.164045204	0.708517912	-0.029782182	0.254241052	-0.090658587	0.406873488	0.066016521	0.067695185	0.144812548	0.389818188	0.068441658	0.24614255	0.09221538	0.953243037	-0.004672091	0.925431322	-0.007457661
lh_G_temp_sup-Lateral	0.008832694	0.206392199	0.01154497	-0.199234646	0.204288651	-0.100891835	0.276898304	0.086476575	0.217367689	-0.098054944	0.335462138	0.076634109	0.884311902	0.011593724	0.000224759	-0.287737923	0.020024031	-0.183750545	0.021937338	-0.181074698
rh_G_temp_sup-Lateral	0.10164662	0.129879713	0.116958937	-0.124428405	0.556802804	0.046795072	0.649506877	-0.036199267	0.462474715	-0.058498199	0.549156317	-0.047704134	0.888760961	-0.01114491	0.064536957	-0.146492202	0.232254765	-0.094970131	0.243198144	-0.092790189
lh_G_temp_sup-Plan_polar	0.00115965	0.254577333	0.003628864	-0.228693828	0.083158731	-0.137404519	0.988244258	0.001174043	0.009284137	-0.205076864	0.023060938	0.179595742	0.765852464	0.02372622	3.58E-06	-0.357018012	0.03394218	-0.167785738	0.036428468	-0.165550992
rh_G_temp_sup-Plan_polar	0.439718939	-0.06150917	0.499573283	0.053759083	0.732636703	-0.027215839	0.527337458	-0.050332926	0.858826293	-0.014172149	0.228525487	0.095729457	0.707724702	0.02986709	0.916053628	-0.008398784	0.686945803	-0.032103709	0.731532328	-0.02733272
lh_G_temp_sup-Plan_tempo	0.088121838	0.135263095	0.099241158	-0.130793855	0.552548422	0.047300106	0.521694096	-0.051021684	0.341431688	-0.075695587	0.786121385	0.021619152	0.159911864	0.111631792	0.176698581	-0.107337921	0.105215821	-0.128554248	0.100694771	-0.130239378
rh_G_temp_sup-Plan_tempo	0.306641926	-0.081323093	0.379678136	0.069913836	0.591515216	-0.042740968	0.922559376	-0.007745768	0.513281539	-0.05205551	0.316990938	-0.079607713	0.084893992	-0.13664445	0.659112671	0.035139815	0.346989857	0.074831051	0.327560691	0.077892899
lh_G_temporal_inf	0.463173314	0.058407085	0.331846259	-0.077207776	0.242626827	-0.092902282	0.586300648	-0.043342768	0.457206504	-0.059187768	0.680243918	-0.03283039	0.717790871	0.028792017	0.650988648	-0.036035428	0.643641716	-0.036849276	0.637299603	-0.037554893
rh_G_temporal_inf	0.06909896	0.144086418	0.104858219	-0.128685439	0.125635327	-0.12158274	0.085647359	0.136318335	0.075061326	-0.141129759	0.205784839	0.100560819	0.35318211	0.073878105	0.005504231	-0.218512165	0.004207692	-0.225126398	0.005358084	-0.21918322
lh_G_temporal_middle	0.368420883	0.071576554	0.297193152	-0.082922748	0.1418979	-0.116633489	0.103781979	0.129082404	0.132798853	-0.119345518	0.881160029	-0.011911899	0.343905936	-0.075309644	0.492826791	-0.054606492	0.318908197	-0.079293944	0.343473126	-0.075377028
rh_G_temporal_middle	0.029460994	0.172190044	0.048708127	-0.156099423	0.223775925	0.09670929	0.657223557	-0.035347679	0.34316491	-0.075425048	0.226089559	-0.096230171	0.682376629	0.03259885	0.03434154	-0.167417641	0.04246542	-0.160617415	0.041689618	-0.161217059
lh_Lat_Fis-ant-Horizont	0.097041756	0.131645146	0.181938801	-0.106059628	0.537475669	0.049104853	0.216540034	-0.09823079	0.16082525	-0.111389724	0.835404251	0.016554773	0.531005626	0.049887233	0.059431057	-0.149355707	0.024366227	-0.177953532	0.023707673	-0.178772361
rh_Lat_Fis-ant-Horizont	0.102737116	0.129470907	0.167726054	-0.109593281	0.910037286	0.009003174	0.564105381	-0.045932507	0.315980084	-0.079773641	0.852438693	0.0148206	0.592443248	-0.04263412	0.3675316	-0.071709226	0.68428924	-0.032391438	0.685749281	-0.032233251
lh_Lat_Fis-ant-Vertical	0.116715743	0.124510495	0.110114833	-0.126791313	0.390656875	-0.068320936	0.453819823	-0.059633394	0.967856072	-0.003210953	0.583421206	-0.04367613	0.817527708	-0.018383084	0.493979822	-0.05446123	0.185570389	-0.105189536	0.183698535	-0.105636438
rh_Lat_Fis-ant-Vertical	0.967438943	0.003252644	0.999376493	-6.23E-05	0.235776758	0.094260841	0.753304923	0.025038802	0.294473868	0.083389331	0.509864046	-0.052477978	0.526199832	-0.050471468	0.30759554	-0.08116346	0.390305936	-0.068371432	0.430759864	-0.062718739
lh_Lat_Fis-post	0.999489062	5.10E-05	0.847474202	-0.015325251	0.1794462	-0.106664241	0.243486266	-0.092733729	0.801155978	0.020065923	0.057954495	-0.150221393	0.571774886	0.045032314	0.741289451	-0.026302064	0.438518908	-0.061670365	0.492649981	-0.054628783
rh_Lat_Fis-post	0.127355434	-0.121036752	0.174861857	0.107792585	0.226790775	-0.096085645	0.984635645	0.001534474	0.119039066	0.123731622	0.127997374	-0.120834446	0.319742073	0.079157858	0.055204245	0.151883442	0.63534072	0.037773426	0.590444	0.042864396
lh_Pole_occipital	0.440321235	0.06142836	0.56919427	-0.045334567	0.450676747	0.06004863	0.242002034	0.093025078	0.146031142	-0.115445166	0.193887131	-0.10324286	0.058243315	-0.150050646	0.568760582	-0.045385426	0.89976172	-0.010036643	0.931396792	-0.006859525
rh_Pole_occipital	0.04257707	0.160531873	0.02055294	-0.182989493	0.441734855	-0.061238941	0.003380606	0.230383495	0.97855784	0.002141603	0.533225976	-0.049618206	0.203896958	-0.100978781	0.086495499	-0.135953932	0.192615903	-0.103536419	0.218853343	-0.097740489
lh_Pole_temporal	1.40E-06	0.370641447	6.13E-06	-0.348923608	0.073666794	-0.141803751	0.467440776	0.057852142	0.037932842	-0.164260638	0.023670457	0.178819214	0.079885185	0.138873744	2.06E-08	-0.425374971	3.05E-06	-0.359386775	4.21E-06	-0.354602266
rh_Pole_temporal	0.014115212	0.193708237	0.027367945	-0.174445909	0.917752139	0.008228244	0.785725745	0.021660133	0.260283013	-0.089519264	0.857669523	-0.014289511	0.731398791	-0.027346857	0.005561298	-0.218254451	0.009321664	-0.204970088	0.011182794	-0.200098555
lh_S_calcarine	0.53859926	0.048969465	0.627719569	-0.038626346	0.283845009	0.085241085	0.779278763	-0.022328734	0.92927764	-0.007071959	0.067388127	-0.144973012	0.487474191	-0.055283206	0.655625447	-0.03552371	0.747497584	0.025648566	0.736073154	0.026852514
rh_S_calcarine	0.531540985	0.049822315	0.499751729	-0.053736751	0.86045056	-0.014007408	0.513624457	0.052013199	0.542172181	-0.048539869	0.714819018	-0.029108864	0.47463853	0.056922403	0.944167062	0.005580339	0.923028201	0.00769873	0.914585836	0.00854619
lh_S_central	0.002511153	0.237347124	0.006797973	-0.213180224	0.128609585	-0.120642237	0.286172912	-0.084831608	0.011802686	-0.1986343	0.502133447	-0.053439086	0.737623551	0.026688777	0.008137555	-0.208538859	0.359976561	-0.072844447	0.404641864	-0.066330356
rh_S_central	0.033468456	0.168227162	0.017381146	-0.187836303	0.240552497	-0.093310821	0.308977077	-0.080932768	0.222002735	-0.097078871	0.158763808	-0.111937525	0.470517634	0.057453751	0.135886013	-0.118409881	0.116167335	-0.124696101	0.120153371	-0.123362245
lh_S_cingul-Marginalis	0.40287584	-0.06657944	0.354782292	0.073633555	0.448270465	-0.060367627	0.066618054	0.145378079	0.930217042	0.006977783	0.157895872	0.112169764	0.372852445	0.070918337	0.994265451	-0.000572693	0.571939	0.045013114	0.518398485	0.051425659
rh_S_cingul-Marginalis	0.601617343	-0.041581914	0.930324843	0.006966976	0.045639135	0.158255983	0.37970455	-0.06990997	0.205306228	0.100666518	0.26765361	-0.088153678	0.60576272	0.041108829	0.082497426	0.137697531	0.076950575	0.140232636	0.083423622	0.137287676
lh_S_circular_insula_ant	0.037134664	0.164939775	0.039307094	-0.163119041	0.955822977	0.004414027	0.89317845	0.010699627	0.602955096	0.041429087	0.086284299	0.136044406	0.182715015	0.105872591	0.091837212	-0.133722253	0.220690366	-0.097353755	0.228115799	-0.095813406
rh_S_circular_insula_ant	0.15801912	0.112136727	0.196210938	-0.102709832	0.608926377	-0.040748746	0.259808607	-0.08960806	0.015334732	-0.191389146	0.132139479	0.119547513	0.240161826	0.093388038	0.013014608	-0.195956773	0.029134177	-0.172533087	0.035449998	-0.166414609
lh_S_circular_insula_inf	0.1466147	-0.115279454	0.187164599	0.104811517	0.956224998	0.004373818	0.177843534	-0.107056262	0.145382612	0.115629917	0.819081845	-0.018223768	0.155968871	0.112688827	0.033143084	0.168533426	0.478375	0.056442787	0.537171399	0.049141541
rh_S_circular_insula_inf	0.658283848	-0.035230983	0.427517418	0.063160054	0.670081975	-0.033937453	0.325974581	0.078147925	0.26473202	-0.088691864	0.404995058	-0.066280618	0.382090961	0.069561391	0.788649544	-0.021357413	0.4109156	-0.065450653	0.456077883	-0.059336069
lh_S_circular_insula_sup	0.73914757	0.026527934	0.987059971	0.001292328	0.625054689	0.038925619	0.096858534	0.131716749	0.870842788	0.01295475	0.064202201	0.146674146	0.824435579	0.017675501	0.369615425	-0.071398652	0.912116192	-0.008794275	0.918726135	-0.008130466
rh_S_circular_insula_sup	0.117801522	-0.124145012	0.140920919	0.116918211	0.615043748	0.040054803	0.227608667	-0.095917469	0.844967216	0.015580321	0.6514208	0.035987674	0.864190464	-0.013628313	0.202431286	0.101305196	0.809573764	0.019199603	0.793621046	0.020843378
lh_S_collat_transv_ant	0.126603651	0.121274675	0.129669137	-0.120311238	0.172389019	-0.108410324	0.329657285	0.077557008	0.964618682	0.003534546	0.484411763	0.055672166	0.855890361	0.014470078	0.078088871	-0.13970066	0.413334384	-0.065113606	0.4173751	-0.064553118
rh_S_collat_transv_ant	0.102269108	0.129645933	0.101564719	-0.129910555	0.79400881	0.020803321	0.815142385	-0.018627747	0.214495078	-0.098667333	0.731831411	0.027301061	0.258191787	-0.089911526	0.049166769	-0.15578692	0.52537193	-0.050572387	0.508759902	-0.052614784
lh_S_collat_transv_post	0.451841842	0.059894519	0.381632987	-0.069628184	0.052640366	-0.153495616	0.245018254	-0.092434299	0.77786278	-0.02247579	0.191740755	0.103739333	0.935454468	0.006452897	0.781927958	-0.022053807	0.842763104	-0.015804707	0.762246099	-0.024102809
rh_S_collat_transv_post	0.947768575	-0.00521985	0.770101619	0.023283181	0.330978231	-0.077346086	0.178201984	-0.106968358	0.437673467	-0.061784081	0.475871307	0.056763937	0.108638651	-0.127315938	0.555208716	-0.046984085	0.664354096	0.034564321	0.672081455	0.033719118
lh_S_front_inf	0.169447845	0.109153666	0.130376868	-0.120091303	0.274316079	-0.086941156	0.402098104	-0.06668934	0.663509556	-0.034656928	0.026862874	0.175012273	0.954113122	0.004585054	0.458682118	-0.058994179	0.86246173	0.013803508	0.869853359	0.013054873
rh_S_front_inf	0.151585612	0.113887732	0.092752162	-0.133350442	0.958085408	0.00418776	0.762485691	-0.024077773	0.726939003	-0.027819482	0.275306213	-0.086762668	0.921457229	-0.007856359	0.995785949	0.000420843	0.066993231	0.145180257	0.064093669	0.146733301
lh_S_front_middle	0.81266578	-0.018881957	0.742793989	0.02614353	0.167694886	-0.10960127	0.399035613	-0.067123324	0.631149053	-0.038241998	0.309873944	0.080783368	0.0206074	0.182912094	0.881048362	-0.011923175	0.764951443	-0.023820258	0.745182	-0.025892114
rh_S_front_middle	0.221352661	0.097214889	0.196483953	-0.10264751	0.264821613	-0.0886753	0.319175946	-0.079250223	0.702130886	0.030466839	0.56477641	0.045853515	0.652456453	-0.035873282	0.585707647	-0.04341136	0.761709417	-0.024158896	0.74047261	-0.026388179
lh_S_front_sup	0.61675611	0.039861097	0.87486365	-0.012548076	0.86146851	-0.013904193	0.552977319	0.047249107	0.00551591	-0.218459231	0.983382772	-0.001659618	0.073226299	0.142018793	0.061814753	-0.147994766	0.24012842	-0.093394644	0.240928321	-0.09323662
rh_S_front_sup	0.292139966	0.083792076	0.383831425	-0.069307997	0.143572499	-0.116148907	0.554849271	-0.047026742	0.34493209	-0.075150096	0.929269404	-0.007072785	0.199850844	0.101884049	0.513122061	-0.052075192	0.855940013	-0.014465038	0.798242662	-0.020366291
lh_S_interm_prim-Jensen	0.435373678	-0.062094048	0.29195174	0.08382465	0.162948546	-0.110830952	0.668577638	0.034101887	0.973629575	-0.002633989	0.201980672	0.101405894	0.424813155	0.063529599	0.713175757	0.029284257	0.585119682	-0.043479401	0.588863239	-0.043046721
rh_S_interm_prim-Jensen	0.343669021	0.075346523	0.406109738	-0.066123813	0.276357719	-0.086573592	0.180787931	0.106338024	0.96773591	-0.003222963	0.267608742	0.088161912	0.539705771	-0.048836271	0.312223844	-0.080393259	0.846445226	-0.015429924	0.879810983	-0.01204814
lh_S_intrapariet_and_P_trans	0.329163325	0.07763602	0.571521548	-0.045061958	0.614981682	-0.040061828	0.82149626	-0.017976407	0.602389303	-0.041493706	0.076913629	-0.140250008	0.946213123	-0.005375528	0.202565866	-0.101275153	0.804586565	-0.019712585	0.860524163	-0.013999944
rh_S_intrapariet_and_P_trans	0.027178671	0.174657097	0.025456633	-0.176638599	0.92578028	0.007422661	0.484130457	0.055707961	0.089189478	-0.1348151	0.008822201	-0.206423473	0.180602597	-0.106382979	0.003820432	-0.227459769	0.01433889	-0.193270108	0.015928813	-0.190317196
lh_S_oc_middle_and_Lunatus	0.297716819	0.08283322	0.524664131	-0.05065873	0.929529999	-0.007046659	0.424506315	-0.063571615	0.561164993	-0.046279172	0.150471443	-0.114196637	0.302321126	-0.082050502	0.074414709	-0.141441004	0.827697814	0.017341829	0.820820492	0.018045624
rh_S_oc_middle_and_Lunatus	0.624940248	0.038938483	0.960135068	-0.003982802	0.32875792	-0.077700925	0.821215134	-0.0180052	0.555896382	-0.046902516	0.534307073	-0.049487419	0.971826574	0.002814153	0.180130086	-0.106497744	0.466379387	-0.057989904	0.514637765	-0.051888257
lh_S_oc_sup_and_transversal	0.342580591	0.075516157	0.356258107	-0.073408621	0.735094538	-0.026955924	0.219927915	0.097513989	0.532898995	-0.049657789	0.553684351	-0.047165077	0.96455745	-0.003540667	0.226588125	-0.09612738	0.654514495	-0.035646181	0.686175053	-0.032187145
rh_S_oc_sup_and_transversal	0.236751329	0.094065887	0.22516493	-0.09642123	0.853262794	-0.014736886	0.76770757	0.023532709	0.296617579	0.083021269	0.854313448	0.014630181	0.738091369	0.026639393	0.240025212	-0.09341506	0.235990116	-0.094218113	0.230015565	-0.09542502
lh_S_occipital_ant	0.691099358	0.031654671	0.762244747	-0.02410295	0.032926307	-0.16873889	0.362987451	-0.072390277	0.196614048	0.102617834	0.83824054	0.01626551	0.076220447	0.14057721	0.60785256	0.040870873	0.972684033	-0.00272847	0.937841187	-0.006213797
rh_S_occipital_ant	0.44824551	-0.06037094	0.485109089	0.055583483	0.616446281	0.039896128	0.819598478	0.018170824	0.56952838	0.045295398	0.429906052	0.062834761	0.067960619	0.144674313	0.59115302	0.042782689	0.68238424	-0.032598025	0.663808295	-0.034624165
lh_S_oc-temp_lat	0.481946086	0.055986292	0.694072027	-0.03133391	0.654262628	-0.035673959	0.766813027	0.023626004	0.249015704	-0.091659065	0.382130357	0.069555647	0.180020038	0.106524504	0.157499295	-0.112276197	0.06702337	-0.145164405	0.072588745	-0.1423319
rh_S_oc-temp_lat	0.278748651	0.086145466	0.402056518	-0.06669522	0.223214367	-0.096826109	0.433170899	-0.062391819	0.128061566	-0.12081426	0.273470199	-0.087093985	0.558671422	0.04657384	0.007872526	-0.209400313	0.039691563	-0.162805677	0.036841046	-0.165192702
lh_S_oc-temp_med_and_Lingual	0.888384489	0.011182874	0.803955067	-0.019777598	0.477909697	0.056502403	0.776048635	-0.022664307	0.265214215	-0.088602761	0.465559266	-0.058096469	0.152168141	-0.113726907	0.912298052	-0.008776004	0.718532845	0.028712981	0.684200827	0.032401021
rh_S_oc-temp_med_and_Lingual	0.828350967	-0.017275058	0.477850416	0.056510001	0.996321376	0.000367372	0.364526698	0.072158996	0.665886505	0.034396405	0.601231214	-0.041626055	0.232714741	-0.09487707	0.857905183	0.014265599	0.461427131	0.058634972	0.408354736	0.065808773
lh_S_orbital_lateral	0.91041269	-0.008965447	0.685436589	0.032267119	0.489823003	0.054985767	0.02818959	0.173543355	0.522260001	-0.050952446	0.057494651	0.150494698	0.275703647	0.086691146	0.385266986	-0.069099518	0.555327709	-0.046969967	0.602354383	-0.041497695
rh_S_orbital_lateral	0.252077296	0.091071134	0.238169028	-0.09378329	0.983033627	-0.001694494	0.072060421	0.142593058	0.44204123	0.061197933	0.557696813	0.046689183	0.332663276	0.077077807	0.623319835	-0.039120741	0.799883892	0.020197042	0.769118272	0.023385646
lh_S_orbital_med-olfact	0.074840873	0.141235629	0.136301559	-0.118285185	0.2971227	0.0829348	0.24125725	-0.093171745	0.71333104	-0.029267677	0.4376431	-0.061788168	0.664669501	0.034529748	0.188818555	-0.104421812	0.589332653	0.042992556	0.632509725	0.03808975
rh_S_orbital_med-olfact	0.853103567	-0.014753059	0.966165104	0.003379967	0.805865323	-0.019580976	0.641778898	-0.037056232	0.835099925	0.016585823	0.029126167	0.172541536	0.483679375	0.055765382	0.414844195	-0.064903806	0.627271117	0.03867667	0.593696742	0.042489921
lh_S_orbital-H_Shaped	0.019178078	0.185004716	0.035776335	-0.166124364	0.082786324	-0.137569295	0.266926032	-0.088287329	0.002467144	-0.23775506	0.078137552	-0.139678049	0.281758118	0.085610087	0.015159913	-0.19171148	0.010279611	-0.202365294	0.010252986	-0.20243474
rh_S_orbital-H_Shaped	1.21E-07	0.40358309	7.87E-06	-0.345074369	0.02234817	-0.180526527	0.119620218	0.123538645	0.092355432	-0.133511302	0.387987211	0.068705759	0.101778437	-0.129830114	1.20E-07	-0.403682543	0.001954918	-0.243062372	0.002595602	-0.236582147
lh_S_parieto_occipital	0.281476844	0.085659962	0.249645432	-0.091537729	0.692945029	0.031455457	0.654046962	-0.035697748	0.538595917	-0.048969867	0.394284194	-0.067800596	0.106928233	-0.127930844	0.355503699	-0.07352353	0.319442318	-0.07920675	0.333578283	-0.076932491
rh_S_parieto_occipital	0.002080379	0.241654886	0.006562859	-0.214077721	0.579099802	-0.044177862	0.839957202	-0.016090537	0.289156149	-0.084310104	0.961209192	-0.003875404	0.655595273	-0.035527035	0.042648901	-0.160476939	0.419067757	-0.064319272	0.438674953	-0.06164939
lh_S_pericallosal	0.38532933	-0.069090475	0.295591406	0.083197236	0.851225786	-0.014943839	0.505122532	0.053066559	0.050891773	-0.15463283	0.004588872	0.223011022	0.092901579	0.13329	0.768367908	0.02346386	0.32052352	-0.079030536	0.333069914	-0.077013196
rh_S_pericallosal	0.143755329	0.116096262	0.241985215	-0.093028386	0.176725817	-0.107331206	0.173334024	0.108173483	0.058951022	-0.149635184	0.058593245	0.149844703	0.562432077	0.046129679	0.030211721	-0.171414156	0.862101497	-0.013840023	0.888989364	-0.011121878
lh_S_postcentral	0.732378565	0.027243154	0.937986211	0.006199271	0.183024293	-0.10579823	0.973441139	0.002652818	0.244690335	-0.092498282	0.55765011	-0.046694713	0.591348473	0.042760173	0.283264302	-0.085343582	0.394175855	-0.067816095	0.456948889	-0.059221601
rh_S_postcentral	0.001591583	0.247659317	0.005204996	-0.219903934	0.57139833	-0.045076378	0.64790967	-0.03637604	0.048581576	-0.156186081	0.479678157	-0.056275991	0.251024688	-0.091272711	0.006603735	-0.21391965	0.597765422	-0.042022817	0.619999464	-0.03949484
lh_S_precentral-inf-part	0.657505712	-0.035316617	0.504014758	0.053204485	0.846703515	0.015403647	0.945298698	0.005467057	0.974077222	-0.002589261	0.512348776	-0.052170673	0.539770679	-0.048828462	0.711246769	0.029490328	0.754197233	-0.02494524	0.722532662	-0.028287397
rh_S_precentral-inf-part	0.274336347	0.086937498	0.449829723	-0.06016081	0.429903659	-0.062835087	0.558560871	-0.046586919	0.057459964	-0.150515387	0.756948645	-0.024656959	0.985771052	0.001421066	0.058333045	-0.149997741	0.148290948	-0.114806216	0.16176452	-0.111141867
lh_S_precentral-sup-part	0.080415704	0.138632391	0.161863936	-0.111115696	0.913642519	0.00864094	0.417004194	-0.064604434	0.574480277	-0.044716136	0.095536646	-0.132236553	0.41097763	-0.065441995	0.029280107	-0.172379509	0.214908358	-0.09857887	0.244408564	-0.092553308
rh_S_precentral-sup-part	0.429272427	0.062920949	0.521156234	-0.051087526	0.258617837	0.089831434	0.317729156	0.079486755	0.78065022	-0.022186375	0.795608454	-0.020638129	0.581842087	0.043859272	0.630285094	-0.03833874	0.827527619	0.017359229	0.810028587	0.01915286
lh_S_suborbital	0.567041512	0.045587203	0.504658327	-0.053124337	0.939976698	0.005999911	0.860807542	0.013971209	0.78259575	0.021984546	0.051525554	-0.154216956	0.911561116	-0.008850046	0.615375281	0.040017281	0.913959137	0.008609137	0.903107819	0.009699932
rh_S_suborbital	0.414867742	0.064900538	0.424280091	-0.063602604	0.276707644	-0.086510778	0.804207252	0.019751634	0.064992679	-0.146245747	0.766275613	-0.023682068	0.734052012	-0.027066136	0.010493401	-0.20181334	0.056214442	-0.151265182	0.059610597	-0.149251655
lh_S_subparietal	0.181713429	0.106114044	0.267477125	-0.088186074	0.735955455	-0.026864949	0.658715541	0.035183492	0.432874366	-0.062431971	0.566364886	-0.045666702	0.3893985	0.068502128	0.058155797	-0.150102312	0.005735958	-0.21748012	0.00487803	-0.221509056
rh_S_subparietal	0.180263119	0.10646541	0.150342572	-0.114232478	0.897838015	0.010230301	0.498742492	0.053863109	0.3598973	-0.072856435	0.46696797	-0.057913489	0.186158324	0.105049849	0.530420153	-0.049958265	0.755215048	-0.02483856	0.755632402	-0.024794829
lh_S_temporal_inf	6.34E-06	0.348400651	7.68E-05	-0.30742068	0.852655983	0.014798525	0.927245311	0.007275737	0.022536595	-0.180278011	0.042477731	0.160607973	0.880995674	0.011928496	5.20E-06	-0.351421633	0.001354903	-0.251200835	0.001458798	-0.249581801
rh_S_temporal_inf	0.017400543	0.187804408	0.031782461	-0.169842437	0.54515564	-0.048182219	0.563129125	-0.046047509	0.355474572	-0.07352797	0.067745155	0.14478649	0.667861905	0.034180172	0.048459459	-0.156269881	0.115203375	-0.125024006	0.097045485	-0.13164369
lh_S_temporal_sup	0.101335725	0.129996894	0.210068911	-0.099622488	0.747452186	-0.025653339	0.368336355	-0.071589157	0.043352396	-0.159942981	0.438561693	-0.061664614	0.485925893	0.055479691	0.001709115	-0.24607603	0.057342688	-0.150585412	0.054321405	-0.152431452
rh_S_temporal_sup	0.446937164	-0.060544795	0.289337179	0.084278573	0.606891021	0.040980312	0.470827226	-0.057413745	0.182719554	-0.105871499	0.864475811	-0.013599402	0.517678883	-0.051514042	0.356977225	-0.07329923	0.427284072	0.063191888	0.352219275	0.074025586
lh_S_temporal_transverse	0.067283836	0.145027649	0.056412513	-0.151145035	0.118455901	-0.123926005	0.759593687	0.024380123	0.991082911	-0.000890534	0.349083257	-0.074507704	0.573577703	-0.044821542	0.013979241	-0.193977545	0.174904292	-0.107782041	0.202009389	-0.101399472
rh_S_temporal_transverse	0.30272981	-0.081981408	0.39925222	0.067092564	0.605603223	0.041127004	0.583781055	-0.043634428	0.760310611	0.024305139	0.136627019	-0.118187726	0.563404973	0.046015005	0.021278717	0.181972241	0.015910162	0.190350316	0.013977202	0.193981601
p-values not corrected for multiple comparisons
