## Supplementary material for "The impact of FreeSurfer versions on structural neuroimaging analyses of Parkinson’s disease": Table S1: Table_S30.csv

Table S30
Correlation between quality metrics and software variability in surface area across PD in QPN (FreeSurfer 7 vs 5)
	cjv	cjv	cnr	cnr	fber	fber	qi_1	qi_1	qi_2	qi_2	rpve_gm	rpve_gm	snr_gm	snr_gm	snr_total	snr_total	snrd_gm	snrd_gm	snrd_total	snrd_total
	p	r	p	r	p	r	p	r	p	r	p	r	p	r	p	r	p	r	p	r
lh_G_and_S_frontomargin	0.089344871	0.134750252	0.258574584	-0.08983956	0.174444894	-0.107896291	0.7754163	-0.022730046	0.842697877	0.015811349	0.648244682	0.036338947	0.593323762	0.042532813	0.146912834	-0.115194986	0.672459501	-0.033677865	0.709275804	-0.029701085
rh_G_and_S_frontomargin	0.067614464	0.144854674	0.097207073	-0.131580631	0.107241824	-0.127817531	0.14656247	0.115294265	0.162281723	-0.111005845	0.131713691	0.119678362	0.007411404	0.210962448	0.011261947	-0.199907672	0.029028822	-0.172644372	0.02886319	-0.172820025
lh_G_and_S_occipital_inf	0.102704108	0.129483231	0.064291883	-0.146625327	0.214212578	-0.098727873	0.000473271	0.27320503	0.739028609	-0.026540485	0.53613213	-0.04926693	0.804986392	0.019671429	0.750486217	-0.025334579	0.487608716	-0.05526615	0.494632482	-0.054379086
rh_G_and_S_occipital_inf	0.00647035	0.214438723	0.017840259	-0.187089516	0.423822693	-0.063665288	0.349977493	0.074369951	0.515513614	-0.051780366	0.505606959	-0.053006294	0.347387378	0.074769556	0.040359908	-0.162266961	0.33292699	-0.077035899	0.303235265	-0.081896039
lh_G_and_S_paracentral	0.573392132	-0.044843223	0.469136565	0.057632395	0.540563857	-0.048733074	0.353238552	-0.073869467	0.538577674	0.048972064	0.605901846	-0.041092976	0.22776193	-0.095886002	0.436012485	0.062007856	0.910785078	-0.008928025	0.880706285	-0.011957719
rh_G_and_S_paracentral	0.096795608	-0.131741366	0.045409343	0.158422274	0.211461776	-0.099320371	0.754841974	0.024877658	0.378991073	0.070014446	0.528463463	0.050195947	0.028272253	0.173453801	0.054375896	0.152397415	0.48235942	-0.055933574	0.424933505	-0.063513124
lh_G_and_S_subcentral	0.007033185	0.212309582	0.015774977	-0.190591389	0.392449445	-0.06806343	0.15071439	0.114129133	0.939813803	0.006016224	0.764300305	-0.023888237	0.278478609	0.086193696	0.000338461	-0.279846303	0.037193204	-0.16488955	0.047016942	-0.157273317
rh_G_and_S_subcentral	0.456188551	0.059321518	0.580839803	-0.043975633	0.683052699	-0.032525509	0.577679159	-0.044343183	0.821833173	0.017941904	0.378937013	-0.070022367	0.664388994	0.034560495	0.221814769	-0.097118171	0.030095515	-0.171533175	0.035703387	-0.16618905
lh_G_and_S_transv_frontopol	0.030759574	-0.170858233	0.056027838	0.151378693	0.420962251	0.064058193	0.376896284	-0.070321883	0.183599703	0.105660126	0.670726279	0.03386707	0.245933436	-0.092256046	0.134297561	0.118889241	0.241165159	0.093189902	0.207049747	0.10028232
rh_G_and_S_transv_frontopol	0.688965082	-0.031885281	0.713261995	0.029275049	0.876872376	-0.012345033	0.491261891	-0.054803931	0.851564321	-0.014909438	0.543828057	-0.048341247	0.020539766	-0.183008243	0.568977636	-0.045359969	0.788474884	-0.021375488	0.819004523	-0.018231693
lh_G_and_S_cingul-Ant	0.007184855	0.21176181	0.026062391	-0.175928837	0.97186897	0.002809916	0.234401048	-0.094537003	0.626960925	-0.038711488	0.199526593	0.101957168	0.400108148	-0.066971111	0.0607711	-0.148585229	0.778317575	-0.022428549	0.809762944	-0.01918016
rh_G_and_S_cingul-Ant	0.766955469	0.023611146	0.721055758	-0.028444447	0.961882669	-0.003808069	0.203549809	-0.10105594	0.97481687	-0.002515357	0.174051945	-0.107994193	0.076590609	-0.140402186	0.982096527	0.001788101	0.952754574	0.004720956	0.911766694	0.00882939
lh_G_and_S_cingul-Mid-Ant	0.324884676	-0.078323631	0.241576474	0.093108843	0.563924028	-0.045953863	0.499502791	-0.053767906	0.020859247	-0.18255645	0.308723721	0.080975023	0.680616148	-0.032789958	0.810324586	-0.019122443	0.855512081	0.01450848	0.848466958	0.015224287
rh_G_and_S_cingul-Mid-Ant	0.054744071	-0.152168177	0.037187074	0.164894806	0.187573854	-0.104714855	0.176328961	0.107429136	0.292426361	-0.08374254	0.101978965	0.129754758	0.645714049	-0.036619333	0.783779046	0.021861859	0.634265138	0.037893537	0.650150831	0.036128047
lh_G_and_S_cingul-Mid-Post	0.443009622	0.061068423	0.558996288	-0.046535415	0.569285828	-0.045323832	0.469046819	0.057644013	0.818427343	0.018290853	0.173351602	-0.108169086	0.69933585	-0.030767153	0.053002684	-0.153263902	0.789265099	-0.021293719	0.817500953	-0.018385827
rh_G_and_S_cingul-Mid-Post	0.020378877	0.183238066	0.050857748	-0.154655278	0.918414984	0.0081617	0.854907118	-0.014569899	0.006498066	-0.214330085	0.556333971	0.046850635	0.70197586	-0.030483485	0.036978828	-0.165073805	0.342924911	-0.075462457	0.42482639	-0.063527787
lh_G_cingul-Post-dorsal	0.180107573	-0.106503217	0.182094832	0.106021984	0.395577603	-0.067615751	0.649328102	-0.036219044	0.992248998	-0.000774075	0.001495415	0.2490362	0.265389892	0.088570326	0.217908955	0.097940202	0.753743937	0.024992766	0.793145776	0.020892482
rh_G_cingul-Post-dorsal	0.10567957	0.128384638	0.152102356	-0.113745046	0.266023065	-0.088453544	0.27997375	-0.085927056	0.04764005	-0.156836772	0.082416249	0.137733629	0.02157086	0.181571206	0.1874736	-0.10473852	0.106268368	-0.128170133	0.100519838	-0.13030577
lh_G_cingul-Post-ventral	0.021387955	0.181821733	0.038612508	-0.163691762	0.75715186	-0.024635679	0.573268322	0.04485769	0.222129734	-0.097052332	0.111060922	0.126457966	0.47355751	0.057061546	0.06136959	-0.148245616	0.013613246	-0.194713993	0.01106998	-0.200372682
rh_G_cingul-Post-ventral	0.253615696	0.090777569	0.392026502	-0.068124123	0.137475544	-0.117934465	0.92228774	-0.007773023	0.822075064	0.017917134	0.258120354	0.089924964	0.812110126	-0.018939018	0.744648053	-0.025948307	0.446336184	0.06062475	0.494462422	0.054400484
lh_G_cuneus	0.017116095	0.188275267	0.011424518	-0.199519285	0.9033626	-0.009674301	0.033781727	0.167934663	0.23757102	-0.09390235	0.989913654	-0.001007312	0.622586286	0.039203315	0.015401625	-0.191266655	0.614805643	-0.040081757	0.604637745	-0.041237072
rh_G_cuneus	0.002304658	0.239320657	0.006379513	-0.214797703	0.218365401	-0.097843599	0.806762053	-0.019488717	0.25719242	-0.090099754	0.708841891	0.029747511	0.853209792	-0.014742269	0.012889504	-0.196222799	0.128343638	-0.120725647	0.132311303	-0.119494801
lh_G_front_inf-Opercular	0.737543701	-0.026697207	0.957048146	0.004291493	0.14862955	-0.114711114	0.259459027	0.089673564	0.645858824	-0.036603281	0.501921838	-0.053465503	0.676691984	0.03321662	0.768273021	0.023473752	0.721485968	-0.028398688	0.745709432	-0.025836619
rh_G_front_inf-Opercular	0.908881935	0.009119296	0.954126323	-0.004583733	0.040540172	0.162122943	0.174123727	0.107976296	0.416195422	-0.064716422	0.757581786	0.024590666	0.186552117	0.104956469	0.361921776	-0.072550758	0.798647852	-0.020324498	0.84077608	-0.016007099
lh_G_front_inf-Orbital	0.508047787	0.052703099	0.431466501	-0.062622815	0.306969484	-0.081268224	0.766982363	0.023608341	0.554174537	0.04710685	0.895329285	0.010482943	0.0494179	0.155616833	0.408919625	0.065729664	0.88356965	0.011668636	0.927220201	0.007278255
rh_G_front_inf-Orbital	0.198460831	0.102198104	0.233552656	-0.094707878	0.655260998	-0.035563877	0.951341118	-0.004862365	0.975674512	0.002429667	0.081709748	0.138049007	0.571082337	0.045113365	0.108161012	-0.127486884	0.234059234	-0.094605796	0.25134949	-0.091210449
lh_G_front_inf-Triangul	0.143277434	0.116233978	0.191313083	-0.10383874	0.392580013	-0.068044701	0.091036375	0.134050119	0.822299453	-0.017894157	0.862339511	-0.013815896	0.282933714	-0.085401995	0.154785819	-0.11300989	0.240712424	-0.093279236	0.253373363	-0.090823731
rh_G_front_inf-Triangul	0.919515461	-0.008051235	0.983622867	0.001635636	0.895643499	-0.010451295	0.850979337	0.014968884	0.373048753	0.07088929	0.755788434	0.024778482	0.482231299	0.055949912	0.353754789	0.073790505	0.102036042	0.129733331	0.110780551	0.12655652
lh_G_front_middle	3.69E-09	0.44512784	9.04E-08	-0.407294239	0.184668997	-0.105404327	0.137039708	0.1180644	0.107960971	-0.127558654	0.544065225	0.048312824	0.885123302	-0.011511844	2.19E-09	-0.450871321	0.001111061	-0.255498285	0.001427331	-0.25006073
rh_G_front_middle	0.471030037	-0.057387544	0.512472434	0.052155399	0.268420786	-0.08801302	0.578556265	0.044241091	0.335103183	0.076690881	0.393012313	0.067982719	0.72141186	0.02840657	0.773377934	0.022942063	0.849442003	0.015125148	0.828702027	0.017239175
lh_G_front_sup	0.015399335	0.191270841	0.057782291	-0.150323531	0.605275425	-0.041164366	0.092519196	0.133444835	0.001224959	-0.253393613	0.894055844	0.010611226	0.44174994	0.061236922	3.61E-05	-0.320431765	0.009633035	-0.204098494	0.013140895	-0.195690493
rh_G_front_sup	0.023208073	0.17940669	0.062060292	-0.147857038	0.476911199	0.056630439	0.457799027	0.059109992	0.51123026	-0.052308912	0.334582648	-0.076773277	0.943746089	-0.005622483	0.041235204	-0.161572649	0.275492807	-0.08672908	0.289948767	-0.084172149
lh_G_Ins_lg_and_S_cent_ins	0.069657783	-0.143800694	0.053956991	0.152659805	0.333325893	-0.076972549	0.58684448	0.043279892	0.621318901	-0.039346079	0.012126388	0.197896345	4.12E-05	0.31821696	0.32142476	0.078883946	0.794068641	-0.020797141	0.730116173	-0.027482684
rh_G_Ins_lg_and_S_cent_ins	0.981854884	-0.001812239	0.789491897	0.021270255	0.030546252	-0.171073689	0.074455334	0.141421386	0.731892006	0.027294648	0.07850231	0.13950899	0.529677279	0.050048451	0.860474295	0.014005001	0.295153697	-0.083272417	0.288731966	-0.084384036
lh_G_insular_short	0.486956443	0.055348873	0.49805901	-0.053948758	0.514337817	-0.051925228	0.290106813	0.084144672	0.655742246	-0.035510838	0.006546187	0.214142444	0.014492703	0.192972281	0.007129425	-0.211960799	0.000343075	-0.279581244	0.000281756	-0.283409756
rh_G_insular_short	0.057679474	-0.150384634	0.023172136	0.17945277	0.727552986	-0.027754358	0.216745476	-0.098187096	0.081817397	-0.138000812	0.77776086	0.022486378	0.286382222	0.0847949	0.34133888	0.075710099	0.623706437	0.039077239	0.62290856	0.039167032
lh_G_occipital_middle	0.13710324	0.11804544	0.168950589	-0.109280285	0.301540002	0.082182734	0.532519916	0.049703694	0.909103523	-0.009097023	0.83160218	0.016942872	0.337726272	-0.076276905	0.336366957	-0.076491175	0.514046314	0.051961169	0.480329267	0.056192745
rh_G_occipital_middle	0.001086552	0.25597689	0.001098657	-0.255739272	0.882846315	-0.011741649	0.663243763	0.034686082	0.081982128	-0.13792716	0.14601407	0.115450021	0.176647628	-0.107350487	0.004081621	-0.225864019	0.090937748	-0.134090657	0.083157033	-0.13740527
lh_G_occipital_sup	0.269927666	-0.087737536	0.275475251	0.08673224	0.953205314	-0.004675865	0.616211135	-0.03992272	0.179922605	0.106548207	0.020252584	-0.183419572	0.168907919	-0.109291163	0.137571621	0.117905864	0.147282782	0.115090353	0.150515282	0.11418445
rh_G_occipital_sup	0.855356002	0.014524325	0.765820646	-0.02372954	0.666638711	0.034314037	0.146749859	0.115241145	0.886612897	0.011361559	0.923041047	0.007697441	0.461729686	-0.058595452	0.909225376	-0.009084775	0.633411149	-0.037988964	0.589408594	-0.042983795
lh_G_oc-temp_lat-fusifor	0.644519089	0.036751887	0.624556413	-0.038981637	0.383422513	0.069367468	0.556541635	-0.046826022	0.069197984	-0.14403565	0.6222113	-0.039245542	0.507535332	0.052766692	0.319988383	-0.079117705	0.588400878	-0.043100093	0.607871776	-0.040868687
rh_G_oc-temp_lat-fusifor	0.444305988	0.060895299	0.560576603	-0.046348646	0.289490597	-0.084251863	0.582614893	0.043769615	0.68502224	-0.032312006	0.276352538	0.086574522	0.050780591	0.154706228	0.772792856	-0.023002948	0.591182674	-0.042779273	0.540991974	-0.048681618
lh_G_oc-temp_med-Lingual	0.261034131	0.0893789	0.142023266	-0.116597061	0.183805024	-0.105610924	0.829000175	-0.017208703	0.462944489	-0.05843692	0.547315184	-0.047923939	0.141919777	0.11662713	0.716743991	-0.028903579	0.918197468	-0.008183536	0.938025728	-0.006195313
rh_G_oc-temp_med-Lingual	0.539043106	0.048916021	0.44779734	-0.060430461	0.950113666	-0.004985178	0.513246979	-0.052059775	0.478300513	0.056452329	0.863636426	-0.013684454	0.27689749	0.086476721	0.272294873	-0.08730687	0.746256306	-0.025779091	0.767874638	-0.023515288
lh_G_oc-temp_med-Parahip	0.006118703	0.215854329	0.017174769	-0.188177588	0.004172528	-0.225330118	0.081319385	0.138224204	0.059290927	-0.149437098	0.071312741	0.142965313	0.241787595	0.093067274	0.000401652	-0.276476204	0.015142087	-0.191744529	0.019159072	-0.185033439
rh_G_oc-temp_med-Parahip	0.870827728	0.012956274	0.797203739	-0.020473475	0.347366339	-0.074772809	0.611887225	-0.040412493	0.630251073	0.03834255	0.512087728	-0.052202922	0.033486379	-0.168210365	0.820685444	-0.018059458	0.754358612	0.024928323	0.677157261	0.033165983
lh_G_orbital	0.002567668	0.236832653	0.006476754	-0.214413584	0.09135272	-0.133920333	0.554473775	0.047071317	0.002576815	-0.236750356	0.668900189	0.034066618	0.081086026	0.13832926	1.24E-06	-0.372406363	4.14E-05	-0.318124287	5.87E-05	-0.312118253
rh_G_orbital	0.012157605	0.197826095	0.043929969	-0.159509993	0.851753796	-0.014890185	0.183326025	-0.105725772	0.867143054	-0.013329241	0.522850059	-0.050880294	0.680253416	-0.032829358	0.00277648	-0.235016733	0.004515889	-0.223403516	0.00534133	-0.21926119
lh_G_pariet_inf-Angular	0.002394558	0.238442526	0.016119987	-0.189979649	0.193983212	-0.10322073	0.573964781	0.044776328	0.034925393	-0.166885962	0.284402627	0.085142796	0.714464954	0.029146643	2.03E-05	-0.330018325	0.000955319	-0.258721448	0.001191924	-0.253984952
rh_G_pariet_inf-Angular	0.723679141	0.028165558	0.881462697	0.011881338	0.394892801	-0.067713573	0.62595395	-0.038824569	0.968178288	-0.003178749	0.073272214	-0.141996329	0.33599142	-0.076550469	0.211534916	-0.099304546	0.462542444	-0.058489362	0.516412552	-0.051669729
lh_G_pariet_inf-Supramar	0.896164628	-0.010398809	0.691961289	-0.031561614	0.8937041	0.010646664	0.814959568	-0.018646505	0.810766857	-0.019077	0.950133696	0.004983174	0.487709758	0.055253341	0.643533394	-0.036861304	0.783838902	-0.021855654	0.810985152	-0.019054573
rh_G_pariet_inf-Supramar	0.692012872	0.031556046	0.934279475	-0.006570628	0.087348128	-0.135590469	0.361709139	0.072582814	0.347393427	-0.07476862	0.233206854	-0.094777651	0.421959049	-0.063921099	0.349368242	-0.074463779	0.844679226	-0.015609633	0.873990749	-0.012636334
lh_G_parietal_sup	0.003801083	0.227581848	0.018043438	-0.18676434	0.423865418	-0.063659431	0.044487212	0.159096734	0.316425094	-0.079700552	0.429063549	-0.062949377	0.644199055	0.036787405	0.000237587	-0.286681429	0.01577058	-0.190599259	0.020165597	-0.183545157
rh_G_parietal_sup	0.00693044	0.212686659	0.022883266	-0.179825417	0.358514908	-0.073065778	0.503740522	0.053238654	0.022796898	-0.17993762	0.456420517	0.059291025	0.741316696	-0.026299193	0.004676469	-0.222547266	0.051897115	-0.153975113	0.052312793	-0.153706249
lh_G_postcentral	0.003148606	0.232066877	0.002567555	-0.236833678	0.912769423	-0.008728647	0.862133512	0.013836778	0.394687327	-0.067742944	0.009476789	-0.204532697	0.553574243	-0.04717816	0.00446678	-0.223670833	0.009814309	-0.203602462	0.011693728	-0.198886697
rh_G_postcentral	0.14334461	0.116214598	0.07580772	-0.140773172	0.531591314	-0.049816214	0.007371266	0.211102477	0.041916514	-0.161040722	0.842889593	-0.015791827	0.434782784	0.062173841	0.166299058	-0.10996018	0.282478494	-0.085482504	0.255527348	-0.090414484
lh_G_precentral	0.007538213	0.210524445	0.017623593	-0.187439836	0.233157392	-0.094787637	0.251960124	0.091093544	0.004681167	-0.222522616	0.626530693	-0.038759793	0.757504739	-0.024598732	0.000120388	-0.299346442	0.000450284	-0.274201944	0.000702718	-0.265153348
rh_G_precentral	0.523432424	0.050809124	0.551189987	-0.047461761	0.400732434	0.066882624	0.951045453	-0.004891947	0.922562498	0.007745454	0.268002158	-0.088089739	0.241514207	0.093121108	0.486701942	-0.055381166	0.391734622	-0.068166031	0.40399841	-0.066421035
lh_G_precuneus	8.52E-05	0.305579969	0.000456721	-0.273918108	0.08925513	-0.134787692	0.714990552	-0.029090563	0.014094904	-0.193748316	0.927175759	0.007282711	0.502529543	-0.053389655	9.67E-05	-0.303311598	0.062054536	-0.147860261	0.077235565	-0.140098855
rh_G_precuneus	0.048722645	0.156089494	0.047159125	-0.157173282	0.83045698	-0.017059847	0.78943733	0.0212759	0.407799735	-0.065886561	0.731579993	0.027327674	0.346542208	0.074900355	0.230415599	-0.095343526	0.548992861	-0.047723634	0.550850502	-0.047502191
lh_G_rectus	0.75220886	0.025153775	0.975384855	0.002458608	0.024613928	-0.17765046	0.400954975	-0.066851101	0.174495247	-0.107883758	0.602296229	0.041504338	0.129290857	0.120429171	0.293972647	-0.083475644	0.104069116	-0.128976179	0.102279586	-0.129642007
rh_G_rectus	0.702415051	0.030436331	0.767483597	-0.023556065	0.391995516	-0.068128571	0.754169627	0.024948134	0.06982558	-0.143715264	0.685654373	-0.03224353	0.177590038	0.107118507	0.85403107	-0.014658857	0.853936457	-0.014668465	0.873950879	-0.012640366
lh_G_subcallosal	0.214622266	-0.098640096	0.164628037	0.110392813	0.920436334	-0.00795881	0.93415713	-0.006582887	0.745608375	0.025847251	0.226392566	0.09616768	0.010466285	0.201882796	0.095163827	0.132384187	0.597746438	-0.042024993	0.55584363	-0.046908772
rh_G_subcallosal	0.228621362	-0.095709827	0.092879901	0.133298764	0.152727789	0.113572835	0.79807329	0.020383762	0.731956899	-0.027287779	0.713145383	0.029287501	0.58565857	0.043417038	0.49564265	0.054252058	0.835333373	0.016562004	0.830578824	0.0170474
lh_G_temp_sup-G_T_transv	0.027117687	0.17472541	0.039072271	-0.163311705	0.186490749	0.104971011	0.260681639	-0.089444737	0.977608971	0.002236398	0.126408104	-0.12133674	0.63997187	0.037257227	0.834268302	-0.016670684	0.785716408	0.0216611	0.803978954	0.019775138
rh_G_temp_sup-G_T_transv	0.055394231	-0.151766458	0.036935012	0.165111575	0.502504166	-0.053392821	0.386304267	-0.068949171	0.861518369	0.013899138	0.844789588	0.0155984	0.437720778	0.061777714	0.054451158	0.152350451	0.75063258	0.025319213	0.755558773	0.024802544
lh_G_temp_sup-Lateral	0.002652863	0.236076177	0.006068702	-0.216061477	0.082371237	-0.137753657	0.470857121	0.057409882	0.476985056	-0.056620963	0.671950682	0.03373339	0.284535313	0.085119427	0.000251152	-0.285620358	0.036172657	-0.165774866	0.035330021	-0.166521884
rh_G_temp_sup-Lateral	0.064755878	0.146373632	0.074903395	-0.141205578	0.25893679	0.089771533	0.354633556	-0.073656256	0.815555452	-0.018585366	0.524827083	-0.050638847	0.882030466	-0.011824012	0.018972204	-0.185317168	0.086084187	-0.136130293	0.090335387	-0.134338998
lh_G_temp_sup-Plan_polar	0.010745923	0.201174015	0.018565162	-0.185943673	0.057473328	-0.150507415	0.575204301	0.044631638	0.006870962	-0.212907222	0.040409352	0.162227405	0.633025924	0.038032028	0.000171172	-0.292863143	0.039955659	-0.1625919	0.042269936	-0.16076764
rh_G_temp_sup-Plan_polar	0.628772327	-0.038508267	0.637872651	0.037491017	0.621533029	-0.03932195	0.177773994	-0.107073331	0.696873131	0.031032121	0.162800462	0.110869745	0.811989593	0.018951397	0.758628251	-0.024481134	0.286580238	-0.08476019	0.319625048	-0.079176942
lh_G_temp_sup-Plan_tempo	0.057125653	0.150715314	0.070025752	-0.143613569	0.621155472	0.039364497	0.756391413	-0.024715317	0.167313372	-0.109699147	0.953037056	0.004692697	0.064921036	0.146284397	0.017537086	-0.187580752	0.03376492	-0.167950297	0.033493642	-0.168203561
rh_G_temp_sup-Plan_tempo	0.850672072	0.015000112	0.925200204	-0.007480843	0.238199155	-0.093777298	0.842130634	0.015869117	0.824915774	-0.017626366	0.798023256	-0.020388923	0.432789217	-0.062443503	0.4243999	-0.063586191	0.809413209	-0.019216106	0.864857022	-0.01356078
lh_G_temporal_inf	0.367803909	0.071668579	0.299890918	-0.082462641	0.109643356	-0.126958271	0.28307585	-0.085376875	0.212113245	-0.099179554	0.502547847	-0.053387371	0.274311563	0.086941971	0.476113471	-0.056732835	0.238862401	-0.093645505	0.213617361	-0.098855614
rh_G_temporal_inf	0.063884926	0.146847307	0.096186323	-0.131980374	0.68296494	-0.032535028	0.923678855	0.007633453	0.024209824	-0.178146263	0.816232075	-0.018515956	0.541472322	0.048623907	0.052256037	-0.153742855	0.018061956	-0.186734861	0.017442194	-0.187736022
lh_G_temporal_middle	0.49170179	-0.054748397	0.728927395	0.027608644	0.408816189	-0.065744144	0.255031765	0.090508432	0.319793812	-0.079149422	0.962928938	-0.003703467	0.186530649	-0.104961556	0.345095884	0.075124657	0.622271874	0.03923872	0.617702193	0.039754174
rh_G_temporal_middle	0.006171758	0.215636174	0.007710669	-0.209939153	0.981234327	0.001874228	0.441260452	-0.061302471	0.327118788	-0.077963871	0.307211069	-0.08122778	0.572042354	-0.045001024	0.010987846	-0.200573812	0.003744512	-0.227942021	0.003512871	-0.229469875
lh_Lat_Fis-ant-Horizont	0.080964736	0.13838396	0.155613573	-0.112785057	0.640842584	-0.037160348	0.374140571	-0.070727914	0.25675006	-0.090183231	0.222481312	0.096978917	0.538445067	0.048988036	0.016870963	-0.188686533	0.006072256	-0.216046706	0.00578439	-0.217269133
rh_Lat_Fis-ant-Horizont	0.045889285	0.158075752	0.077920759	-0.139778831	0.901017345	-0.009910272	0.28864987	-0.084398353	0.24304379	-0.092820455	0.163397799	0.110713423	0.932507505	-0.006748201	0.180451303	-0.106419702	0.622536089	-0.039208966	0.615103161	-0.040048078
lh_Lat_Fis-ant-Vertical	0.163768077	0.110616736	0.138432306	-0.117650326	0.525675352	-0.050535392	0.818019151	0.018332698	0.912383533	-0.008767416	0.413678301	-0.065065776	0.820924863	0.018034932	0.365652326	-0.071990246	0.160398894	-0.111502589	0.157383623	-0.112307279
rh_Lat_Fis-ant-Vertical	0.599455227	0.04182924	0.617946653	-0.039726558	0.13946503	0.117345305	0.854785632	-0.014582235	0.190881501	0.10393922	0.887165806	-0.011305786	0.705766625	-0.030076836	0.240035572	-0.093413011	0.492217521	-0.054683322	0.529176634	-0.050109266
lh_Lat_Fis-post	0.337811713	0.076263455	0.324648813	-0.078361706	0.148023422	-0.114881471	0.247655749	-0.091921829	0.928824091	-0.007117432	0.045401403	-0.158428033	0.912663281	-0.008739311	0.10568232	-0.128383634	0.133173652	-0.119231043	0.16600221	-0.110036797
rh_Lat_Fis-post	0.227647266	-0.095909542	0.259013822	0.089757074	0.154250618	-0.113155742	0.626691473	-0.038741739	0.149039651	0.114596149	0.113227993	-0.1257027	0.648235509	0.036339963	0.23705596	0.094005064	0.98804162	0.001194282	0.914271662	0.008577746
lh_Pole_occipital	0.07327982	0.141992609	0.151240139	-0.113983331	0.814993565	0.018643017	0.675067799	0.033393488	0.078807098	-0.139368211	0.278446469	-0.086199438	0.036645311	-0.165362258	0.153243284	-0.113431295	0.750374221	-0.025346339	0.780751109	-0.022175905
rh_Pole_occipital	0.069758647	0.143749321	0.078720694	-0.139408075	0.844860376	-0.015591195	0.027194028	0.174639915	0.951199519	-0.004876533	0.966433772	-0.003353112	0.942281435	-0.005769123	0.081507457	-0.138139712	0.223880704	-0.096687516	0.240632388	-0.093295041
lh_Pole_temporal	7.07E-05	0.308876757	0.000171101	-0.292870853	0.042573672	-0.160534474	0.277797421	0.086315498	0.504442824	-0.053151169	0.041568591	0.161311446	0.014708312	0.192559408	1.22E-06	-0.372620174	1.63E-05	-0.333550788	1.81E-05	-0.331868835
rh_Pole_temporal	0.001906055	0.243632864	0.006851286	-0.212980562	0.398294342	-0.067228667	0.658075027	-0.03525396	0.55479024	-0.047033748	0.312611615	0.08032907	0.766679005	0.023639984	0.004104117	-0.225730909	0.006033819	-0.216206898	0.006832621	-0.213050304
lh_S_calcarine	0.901760994	-0.009835439	0.93230816	0.00676818	0.133345762	0.119178558	0.90354483	-0.00965597	0.847914943	-0.015280424	0.014614764	-0.192737892	0.695717835	-0.031156538	0.526502638	-0.050434577	0.785067908	0.021728286	0.783817986	0.021857823
rh_S_calcarine	0.286931127	0.08469872	0.34736061	-0.074773695	0.601200023	-0.041629621	0.670057858	0.033940088	0.633752064	0.037950863	0.950723692	-0.004924141	0.370119869	0.071323632	0.654502474	-0.035647507	0.915088357	-0.008495721	0.9551277	-0.004483569
lh_S_central	0.084133529	0.136975996	0.173597055	-0.108107731	0.363977131	-0.072241502	0.675947892	0.033297629	0.001186806	-0.254077903	0.059287035	-0.149439362	0.293727796	-0.083517844	0.095067188	-0.13242253	0.731710539	-0.027313855	0.826676892	-0.017446219
rh_S_central	0.781954793	0.022051023	0.539741403	-0.048831984	0.660171285	-0.035023436	0.36616175	-0.07191398	0.533900305	-0.049536612	0.025230009	-0.176907855	0.919352454	0.008067597	0.722210355	0.028321661	0.795858067	0.02061236	0.750297303	0.025354415
lh_S_cingul-Marginalis	0.67654775	0.03323232	0.83750661	-0.01634034	0.330434667	-0.077432814	0.057263481	0.150632773	0.890719785	-0.010947419	0.116455695	0.124598422	0.866486245	0.013395754	0.072253704	-0.142497336	0.484263735	-0.055691	0.547416275	-0.04791186
rh_S_cingul-Marginalis	0.89052316	0.01096724	0.689001223	-0.031881374	0.081289315	0.138237728	0.682123206	-0.032626349	0.486290977	0.055433331	0.271040795	-0.087534706	0.879218962	0.01210794	0.294596198	0.08336828	0.135342119	0.118573531	0.145776361	0.115517673
lh_S_circular_insula_ant	0.010278463	0.202368283	0.015749421	-0.190637164	0.32937883	0.077601539	0.399742316	0.067023002	0.911160852	0.008890265	0.639453955	-0.037314877	0.067107949	-0.14511995	0.010568041	-0.201622971	0.042056271	-0.160932505	0.047250375	-0.157109214
rh_S_circular_insula_ant	0.042654181	0.160472904	0.061234591	-0.148321983	0.500142928	-0.053687808	0.709700668	0.029655636	0.069751835	-0.143752789	0.040819163	0.161901106	0.714924873	-0.02909757	0.001761872	-0.245397384	0.250409125	-0.091390864	0.293446434	-0.083566366
lh_S_circular_insula_inf	0.855260865	-0.014533984	0.70944449	0.029683039	0.712050956	-0.029404394	0.988131336	0.001185322	0.309942499	-0.08077196	0.682484734	-0.032587121	0.31705663	0.079596942	0.278886692	-0.086120824	0.164941933	-0.110311295	0.173132857	-0.10822382
rh_S_circular_insula_inf	0.631843259	0.038164305	0.944492722	-0.005547738	0.827799623	0.01733142	0.99733319	-0.000266325	0.111586732	-0.12627366	0.25113546	-0.091251471	0.506870551	0.052849238	0.227927889	-0.095851946	0.436624317	-0.061925371	0.469845058	-0.057540714
lh_S_circular_insula_sup	0.148421945	0.114769404	0.42627912	-0.063329103	0.848147985	-0.015256724	0.125102457	0.121753051	0.220775269	-0.097335937	0.042311285	0.160735815	0.681357846	0.032709421	0.004916841	-0.22131357	0.301363892	-0.082212578	0.313238013	-0.080225488
rh_S_circular_insula_sup	0.673565443	0.033557235	0.725937948	-0.027925701	0.473021435	0.05713061	0.947005852	-0.005296185	0.974592089	0.002537817	0.969539933	-0.003042664	0.352086851	0.07404589	0.904556927	-0.009554165	0.593018982	-0.042567872	0.57586185	-0.044554942
lh_S_collat_transv_ant	0.391412358	0.068212323	0.326910904	-0.07799728	0.647016584	-0.036474961	0.504186279	0.053183119	0.489469629	0.055030468	0.592242501	0.042657226	0.874762245	0.012558328	0.096367057	-0.131909352	0.349369702	-0.074463554	0.372760636	-0.070931924
rh_S_collat_transv_ant	0.113218021	0.125706149	0.096445954	-0.131878381	0.891439989	0.010874824	0.762493448	0.024076963	0.32900489	-0.077661379	0.854630681	0.014597968	0.183079024	-0.10578508	0.132516877	-0.119431805	0.612721616	-0.040317864	0.597570025	-0.042045216
lh_S_collat_transv_post	0.650230117	0.03611928	0.539162889	-0.048901602	0.190202564	-0.104097624	0.337737906	-0.076275074	0.419319509	-0.064284538	0.664440371	0.034554863	0.879770477	0.012052232	0.9748103	0.002516014	0.685643602	0.032244697	0.753066691	0.025063788
rh_S_collat_transv_post	0.547453744	0.047907384	0.657110831	-0.03536009	0.724048649	-0.028126304	0.159137298	-0.111837882	0.178210462	-0.10696628	0.357794497	0.073175073	0.038564572	-0.163731606	0.207592826	-0.100163124	0.747716506	-0.025625553	0.754963378	-0.024864934
lh_S_front_inf	0.174907333	0.107781285	0.14226643	-0.116526475	0.480127456	-0.05621854	0.626566164	-0.03875581	0.649866042	-0.03615954	0.00898268	0.205948731	0.473481824	-0.057071294	0.176121901	-0.107480295	0.895959855	0.010419432	0.831261872	0.016977629
rh_S_front_inf	0.068350503	0.144472061	0.063324502	-0.147154899	0.978010491	0.002196284	0.902790804	0.009731825	0.4523237	-0.059830847	0.522262233	-0.050952173	0.734479403	0.027020947	0.599122159	-0.041867376	0.309397684	0.080862668	0.309586825	0.080831165
lh_S_front_middle	0.60159137	0.041584883	0.70153482	-0.030530848	0.347882534	-0.074693018	0.385484806	-0.069067926	0.441042128	-0.06133172	0.464785834	0.058197062	0.302476946	0.082024151	0.249102986	-0.091642235	0.672157484	-0.033710821	0.701200242	-0.030566785
rh_S_front_middle	0.043750503	0.15964402	0.044988568	-0.158728603	0.272831549	-0.087209586	0.91052477	-0.008954184	0.906129202	-0.009396045	0.487080433	0.055333144	0.43154795	-0.062611765	0.209728674	-0.099696504	0.779883377	-0.022265966	0.774777654	-0.022796456
lh_S_front_sup	0.129140064	0.120476257	0.281170927	-0.085714244	0.720640814	-0.028488591	0.285036151	-0.085031284	0.011415907	-0.199539737	0.837923592	-0.016297824	0.207131426	0.100264379	0.01608156	-0.190047216	0.069974488	-0.143639591	0.074766697	-0.141271307
rh_S_front_sup	0.105585896	0.128418851	0.151323886	-0.113960142	0.215409339	-0.098471798	0.862693314	-0.013780035	0.456396097	-0.059294235	0.443868122	-0.060953742	0.490034923	0.054958969	0.445793331	-0.060697024	0.876226869	-0.012410273	0.827994293	-0.017311519
lh_S_interm_prim-Jensen	0.586635925	-0.043304001	0.36363418	0.072293028	0.159551297	-0.111727635	0.628232058	0.038568854	0.614675423	-0.040096499	0.1070261	0.127895453	0.180874987	0.10631692	0.614566516	-0.04010883	0.219865908	-0.097527038	0.231899308	-0.095042135
rh_S_interm_prim-Jensen	0.670461731	0.033895966	0.703500082	-0.030319882	0.482002428	-0.055979105	0.416307184	0.064700939	0.574310155	0.044735998	0.554730666	0.04704082	0.326787161	-0.078017173	0.489655073	-0.055007008	0.935787244	0.006419556	0.88580554	0.011443008
lh_S_intrapariet_and_P_trans	0.024674588	0.177576639	0.073704087	-0.141785593	0.355409156	-0.073537941	0.356504051	-0.073371193	0.046695975	-0.157500067	0.195832093	-0.102796416	0.226278277	-0.096191243	0.005666029	-0.21778758	0.217298758	-0.098069571	0.239604889	-0.093498269
rh_S_intrapariet_and_P_trans	0.052565705	0.153543528	0.059413477	-0.149365909	0.503425836	-0.053277875	0.041975529	0.160994988	0.087700194	-0.135441216	0.007274798	-0.211441807	0.104495368	-0.128818914	0.003752313	-0.227892064	0.010886535	-0.200823732	0.012773651	-0.196471181
lh_S_oc_middle_and_Lunatus	0.103528201	0.12917648	0.222424002	-0.096990879	0.553429324	0.047195381	0.620404474	0.039449162	0.33092494	-0.077354584	0.250767623	-0.091322029	0.112590037	-0.125923858	0.031611564	-0.170010198	0.837630151	0.016327743	0.812338141	0.018915601
rh_S_oc_middle_and_Lunatus	0.252092408	0.091068245	0.411078457	-0.065427923	0.660875379	-0.034946073	0.828189441	-0.01729157	0.144756834	-0.115808781	0.431008125	-0.062685028	0.867837628	-0.013258913	0.161074107	-0.11132395	0.36816166	-0.071615207	0.419330956	-0.06428296
lh_S_oc_sup_and_transversal	0.01271924	0.196588515	0.018113395	-0.186653113	0.838300015	-0.016259446	0.259742515	0.08962044	0.054439145	-0.152357944	0.56421965	-0.045919052	0.274322909	-0.086939923	0.01120998	-0.200032862	0.300822099	-0.082304463	0.333606411	-0.076928028
rh_S_oc_sup_and_transversal	0.059647049	0.149230561	0.062235435	-0.147759069	0.935390733	-0.006459283	0.814356159	0.018708428	0.806174544	0.019549159	0.861728231	-0.013877862	0.820092699	0.018120183	0.109615238	-0.126968246	0.28518509	-0.085005092	0.268323993	-0.088030751
lh_S_occipital_ant	0.138986299	-0.117486486	0.139878778	0.117223585	0.0736379	-0.141817825	0.214398659	-0.098687989	0.027099554	0.174745747	0.459176275	0.058929426	0.37883536	0.070037263	0.039643224	0.162844936	0.234663165	0.094484298	0.241352409	0.093152988
rh_S_occipital_ant	0.358726309	-0.073033732	0.34217355	0.075579683	0.222882475	0.096895249	0.429415877	0.06290143	0.572458744	0.044952326	0.559844866	0.046435094	0.082046677	0.137898332	0.743984528	0.026018155	0.838943013	-0.0161939	0.855164548	-0.014543762
lh_S_oc-temp_lat	0.207460676	0.100192108	0.344877491	-0.075158577	0.136175592	-0.118322954	0.923717465	-0.007629579	0.05356611	-0.152906164	0.75276772	0.025095146	0.602837502	0.041442515	0.031519325	-0.170101064	0.055158948	-0.151911382	0.058356315	-0.149984031
rh_S_oc-temp_lat	0.206315909	0.100443742	0.444698968	-0.060842875	0.280416468	-0.085848287	0.448477904	-0.060340089	0.066607056	-0.145383892	0.919698246	-0.008032889	0.734231004	0.02704721	0.000918953	-0.259543232	0.016839245	-0.188740126	0.017609179	-0.187463274
lh_S_oc-temp_med_and_Lingual	0.884599057	0.011564745	0.855851707	-0.014474002	0.608434203	0.04080471	0.688911121	-0.031891115	0.079750245	-0.138935339	0.904459978	-0.009563917	0.146783883	-0.115231505	0.513034819	-0.052085961	0.94933841	0.005062753	0.912629054	0.008742749
rh_S_oc-temp_med_and_Lingual	0.241302578	0.09316281	0.395567419	-0.067617205	0.95755706	0.004240597	0.551165985	0.047464619	0.995943265	0.000405132	0.417212854	0.064575562	0.491520152	-0.054771324	0.119053346	-0.123726872	0.975027504	-0.002494312	0.994998071	0.000499527
lh_S_orbital_lateral	0.221795415	0.097122219	0.35614587	-0.073425707	0.732774494	-0.02720126	0.01348284	0.194980581	0.578014461	-0.044304147	0.026301225	0.175652876	0.855974758	0.014461511	0.100956108	-0.130140363	0.533131654	-0.049629623	0.542428374	-0.048509119
rh_S_orbital_lateral	0.416852818	0.064625384	0.401091104	-0.066831824	0.950784295	-0.004918077	0.089413743	0.13472154	0.158868554	0.111909563	0.878746024	0.012155716	0.745349587	0.025874479	0.57475693	-0.044683843	0.606550659	0.041019069	0.58862893	0.043073766
lh_S_orbital_med-olfact	0.024768073	0.177463176	0.044318617	-0.159221308	0.319716072	0.079162098	0.189662581	-0.104223904	0.743645734	-0.026053826	0.549297714	-0.047687268	0.493378794	0.054536927	0.214282907	-0.098712796	0.803720873	0.019801711	0.885468811	0.011476982
rh_S_orbital_med-olfact	0.023868523	0.178570577	0.048271161	-0.156399441	0.308373297	-0.081033505	0.531024063	-0.049884997	0.378567253	-0.070076563	0.034145457	0.167597918	0.624220592	-0.039019402	0.007278285	-0.211429473	0.261436092	-0.089303898	0.294966277	-0.083304631
lh_S_orbital-H_Shaped	4.87E-05	0.315364522	0.000274433	-0.283917666	0.017239181	-0.18807069	0.883874946	-0.011637823	0.002210608	-0.240273232	0.474881139	-0.056891199	0.073099332	0.142080971	9.87E-06	-0.341536775	1.94E-05	-0.330779947	2.10E-05	-0.32946612
rh_S_orbital-H_Shaped	5.21E-06	0.351394447	0.000112973	-0.300501351	0.114242183	-0.125353106	0.818724924	0.01826035	0.228080917	-0.095820558	0.438633785	0.061654923	0.06911918	-0.144076047	1.58E-06	-0.36897814	0.008824223	-0.206417443	0.011139438	-0.200203617
lh_S_parieto_occipital	0.313097858	0.080248653	0.300898756	-0.082291456	0.927985941	0.00720147	0.50181692	-0.053478603	0.477241721	-0.056588041	0.209811213	-0.09967854	0.039783577	-0.162731059	0.278803599	-0.086135656	0.371228243	-0.071159017	0.38874298	-0.068596656
rh_S_parieto_occipital	0.009073776	0.205682571	0.020537867	-0.183010947	0.804955194	-0.01967464	0.754733873	-0.024888988	0.369963608	-0.071346864	0.873262989	0.012709929	0.598177208	-0.041975622	0.098076819	-0.131242638	0.586589381	-0.043309382	0.613126774	-0.040271934
lh_S_pericallosal	0.091214719	0.133976907	0.10105414	-0.130103273	0.304553334	-0.081673861	0.928064624	-0.00719358	0.756518036	0.024702055	0.303739053	-0.081811044	0.286736407	0.084732825	0.006750786	-0.213358108	0.124030249	-0.122097444	0.131049663	-0.119883074
rh_S_pericallosal	0.068392834	0.144450158	0.072652714	-0.142300384	0.273443997	-0.087098725	0.669070056	0.034048046	0.833607587	-0.01673812	0.3794519	0.069946953	0.052714838	0.153447882	0.008187107	-0.208380562	0.104485429	-0.128822576	0.111292643	-0.12637666
lh_S_postcentral	0.017721365	0.187281291	0.061567476	-0.148133924	0.123154099	-0.122380576	0.821623012	-0.017963426	0.044448526	-0.159125284	0.630192312	-0.038349132	0.699557567	-0.030743315	0.004598558	-0.222959353	0.053341184	-0.153048602	0.068319414	-0.144488154
rh_S_postcentral	0.000457696	0.273875454	0.001617888	-0.247295916	0.459858166	-0.058840138	0.959795376	-0.004016768	0.023768513	-0.1786959	0.553513573	-0.047185369	0.355095384	-0.073585786	0.004183823	-0.225264513	0.739039885	-0.026539296	0.753623367	-0.025005408
lh_S_precentral-inf-part	0.200991704	0.101627466	0.327617556	-0.07788377	0.349146089	-0.074498017	0.230703036	0.095285032	0.299219164	-0.082576953	0.998003288	-0.000199404	0.338778092	-0.076111482	0.142102031	-0.116574187	0.066965401	-0.1451949	0.06306561	-0.147297746
rh_S_precentral-inf-part	0.326022749	0.078140169	0.543731822	-0.048352783	0.442517504	-0.061134217	0.758273741	0.024518235	0.015080586	-0.191858815	0.177530432	-0.107133152	0.735539212	-0.02690893	0.088095633	-0.135274145	0.130812715	-0.119956315	0.14967183	-0.114419397
lh_S_precentral-sup-part	0.025709548	0.17634052	0.068573958	-0.144356567	0.687137994	-0.032082909	0.949924056	-0.005004151	0.183201752	-0.105755604	0.171839383	-0.108548518	0.521145778	-0.051088806	0.009793495	-0.203659005	0.068906932	-0.144185035	0.085547346	-0.136361496
rh_S_precentral-sup-part	0.429436401	0.062898638	0.460710375	-0.05872865	0.458493099	0.059018957	0.180340772	0.106446544	0.624674176	-0.038968396	0.304174271	-0.081737692	0.531277962	0.049854205	0.475130285	-0.056859164	0.883522081	-0.011673437	0.901246986	-0.009887162
lh_S_suborbital	0.336422006	0.076482487	0.369821448	-0.071368005	0.824319115	-0.017687419	0.709741451	-0.029651274	0.747573623	0.025640573	0.016829945	-0.188755857	0.722233052	-0.028319248	0.643485918	-0.036866576	0.634110826	-0.037910776	0.694999653	-0.031233919
rh_S_suborbital	0.154771672	0.11301374	0.201701309	-0.101468404	0.311059456	-0.08058632	0.956489814	-0.004347333	0.18827862	-0.104548756	0.827945962	-0.01731646	0.400663532	-0.066892387	0.003767995	-0.227791924	0.05470221	-0.152194178	0.058757481	-0.149748394
lh_S_subparietal	0.00024195	0.286334108	0.001940074	-0.243234301	0.543154888	-0.048421958	0.717950316	-0.02877503	0.161514042	-0.111207858	0.346709391	-0.074874466	0.516438939	-0.051666483	0.000373714	-0.277900804	0.014607236	-0.192752297	0.013144327	-0.195683289
rh_S_subparietal	0.149826605	0.114376209	0.171312437	-0.108681316	0.59393989	0.042461966	0.727555732	-0.027754066	0.479556467	-0.056291557	0.370718974	-0.071234616	0.482127364	0.055963168	0.288633665	-0.084401179	0.702852821	-0.03038934	0.719401523	-0.028620484
lh_S_temporal_inf	7.60E-07	0.379236344	1.28E-05	-0.337407946	0.828209089	0.017289561	0.293745987	0.083514708	0.01155707	-0.199206196	0.056455638	0.151118922	0.664180794	0.03458332	3.71E-07	-0.388963991	0.00011561	-0.300082844	0.00012989	-0.297960007
rh_S_temporal_inf	0.022772781	0.179969015	0.055497564	-0.15170297	0.241253873	-0.093172411	0.876415507	0.012391207	0.264811294	-0.088677208	0.03693473	0.165111818	0.794021211	0.02080204	0.007257256	-0.211503943	0.106758905	-0.127992137	0.104083618	-0.12897082
lh_S_temporal_sup	0.003265098	0.231208118	0.010763812	-0.201129226	0.565563154	-0.045760959	0.763896138	-0.023930441	0.012163348	-0.197813189	0.459010719	-0.058951116	0.305672297	0.081485741	5.36E-06	-0.350958115	0.002252031	-0.239849242	0.002082404	-0.241632811
rh_S_temporal_sup	0.425081528	0.063492864	0.66822099	-0.034140892	0.775816061	-0.022688484	0.593892494	-0.042467415	0.332715149	-0.077069562	0.832655017	0.016835364	0.630226766	-0.038345273	0.020816336	-0.182616783	0.528468329	-0.050195356	0.626745709	-0.03873565
lh_S_temporal_transverse	0.009506945	0.204448404	0.00867977	-0.206851269	0.248442875	-0.091769623	0.679558762	0.032904832	0.954220878	0.004574275	0.099561919	-0.130670953	0.697645547	-0.030948979	0.008755128	-0.206624162	0.276462713	-0.086554739	0.307620455	-0.081159293
rh_S_temporal_transverse	0.22407648	-0.096646852	0.220244734	0.09744736	0.070694241	0.143275654	0.392001099	-0.068127769	0.666876534	0.034288002	0.155249171	-0.112883924	0.95216599	-0.004779839	0.081529037	0.138130028	0.015396334	0.191276327	0.011757434	0.198738875
p-values not corrected for multiple comparisons
