## Supplementary material for "The impact of FreeSurfer versions on structural neuroimaging analyses of Parkinson’s disease": Table S1: Table_S31.csv

Table S31
Correlation between quality metrics and software variability in cortical thickness across PD in QPN (FreeSurfer 7 vs 5)
	cjv	cjv	cnr	cnr	fber	fber	qi_1	qi_1	qi_2	qi_2	rpve_gm	rpve_gm	snr_gm	snr_gm	snr_total	snr_total	snrd_gm	snrd_gm	snrd_total	snrd_total
	p	r	p	r	p	r	p	r	p	r	p	r	p	r	p	r	p	r	p	r
lh_G_and_S_frontomargin	0.000280898	0.283468635	0.001587874	-0.247710992	0.26070145	-0.089441035	2.73E-06	0.36101687	0.145253454	-0.115666786	0.085812814	0.136247021	0.552407779	0.047316834	0.000154086	-0.294816407	0.126969467	-0.121158766	0.124462907	-0.121958199
rh_G_and_S_frontomargin	0.027426834	0.174380456	0.130907523	-0.119926998	0.206872821	-0.100321201	0.692070076	-0.031549872	0.099995959	-0.130505144	0.000861897	0.260894763	0.259444422	0.089676302	0.000718112	-0.264704679	0.007038073	-0.212291766	0.00744917	-0.210831314
lh_G_and_S_occipital_inf	0.00172001	0.245934337	0.001682551	-0.246424998	0.237821274	-0.093852501	0.000375131	0.277826216	0.005347727	-0.219231393	0.009365109	0.204846946	0.173905759	0.108030656	0.001247971	-0.252990269	0.032587814	-0.169062025	0.030888267	-0.170728867
rh_G_and_S_occipital_inf	0.000629991	0.267403579	0.000458199	-0.273853482	0.340323436	-0.075869032	0.010201301	0.202570006	0.889674996	-0.011052747	0.286312183	0.084807182	0.947418681	-0.005254867	0.009188999	-0.205349284	0.238602236	-0.093697172	0.221905507	-0.097099197
lh_G_and_S_paracentral	0.278925742	0.086113855	0.256549529	-0.090221106	0.568667986	-0.045396287	0.260116116	-0.08955049	0.738640826	0.026581403	0.749623524	-0.025425174	0.512529041	-0.052148408	0.194804659	-0.103031849	0.157014919	-0.112406466	0.179599413	-0.1066269
rh_G_and_S_paracentral	0.906799391	0.009328656	0.947272929	-0.005269454	0.940469382	-0.005950571	0.291460952	-0.083909651	0.350612563	0.074272257	0.978974608	-0.002099967	0.846796715	0.015394165	0.952449586	0.004751467	0.209244544	-0.099801972	0.2175021	-0.098026431
lh_G_and_S_subcentral	0.017651732	0.18739413	0.023163504	-0.179463847	0.389419239	-0.068499139	0.621418125	0.039334897	0.663400706	0.034668867	0.085537565	0.136365719	0.882855813	-0.01174069	0.007921068	-0.209240627	0.011582446	-0.199146618	0.011886047	-0.198442574
rh_G_and_S_subcentral	0.073609387	0.141831717	0.091895982	-0.133698283	0.245692207	-0.092302986	0.898409946	-0.010172719	0.226465661	-0.096152614	0.049183133	0.155775815	0.105476154	0.128458963	0.094093836	-0.132810459	0.222946076	-0.096881994	0.200349054	-0.10177187
lh_G_and_S_transv_frontopol	0.00011306	0.300487409	0.002144009	-0.240970291	0.242158812	-0.092994244	0.001781069	0.245155021	0.012597239	-0.196853215	0.06062773	0.148666992	0.538458812	-0.04898638	4.30E-07	-0.387007137	0.041775567	-0.161150167	0.059933595	-0.149065109
rh_G_and_S_transv_frontopol	6.10E-05	0.311454977	0.001268502	-0.252636091	0.010898309	-0.20079458	0.16824666	0.109460005	5.54E-06	-0.350473653	0.002878083	0.23417745	0.97526701	0.002470382	3.06E-12	-0.515484712	2.52E-06	-0.362231095	4.12E-06	-0.354938143
lh_G_and_S_cingul-Ant	0.0401763	0.162414206	0.09772837	-0.131377763	0.661453534	0.034882572	0.7136549	0.029233102	0.380974531	-0.069724301	0.201291744	0.101560161	0.79797734	0.02039366	0.033107752	-0.168566836	0.870067517	0.0130332	0.852840257	0.014779806
rh_G_and_S_cingul-Ant	0.001499836	0.248971154	0.016516039	-0.189291303	0.484749487	0.055629207	0.682491836	0.032586351	0.006958426	-0.212583459	0.276964094	0.086464777	0.200535983	-0.101729833	3.41E-05	-0.321400518	0.17263122	-0.108349531	0.191182791	-0.103869057
lh_G_and_S_cingul-Mid-Ant	0.152853885	-0.11353818	0.229493232	0.095531579	0.633119864	-0.038021525	0.520291755	-0.051193423	0.008899044	0.206195206	0.558062584	-0.046645884	0.879908236	-0.012038318	0.160607718	0.111447281	0.240726138	0.093276528	0.214772396	0.09860796
rh_G_and_S_cingul-Mid-Ant	0.432900224	0.062428469	0.455654415	-0.059391765	0.054746563	-0.15216663	0.59278243	-0.042595087	0.487185374	0.055319833	0.165025985	0.110289487	0.820970823	0.018030225	0.704527548	-0.03020967	0.591765881	-0.0427121	0.630430626	-0.03832244
lh_G_and_S_cingul-Mid-Post	0.262958904	0.089020469	0.499131614	-0.053814374	0.614238251	-0.040146004	0.668723126	0.034085978	0.682486602	0.032586918	0.044411033	0.159152973	0.372972407	0.070900586	0.137111237	-0.118043054	0.61744111	-0.039783674	0.629168768	-0.038463823
rh_G_and_S_cingul-Mid-Post	3.69E-05	0.320091076	0.000868289	-0.260739327	0.102821447	-0.129439436	0.598640002	-0.041922598	0.278077377	-0.086265415	0.001649061	0.246872179	0.10262321	0.129513448	2.80E-06	-0.360647347	0.00056916	-0.269477843	0.000667347	-0.266219528
lh_G_cingul-Post-dorsal	0.000315914	0.281191581	0.001840051	-0.244424981	0.676033016	-0.03328836	0.499127137	-0.053814935	0.016093906	-0.190025494	0.036346899	0.165622234	0.035652323	0.166234396	0.00111206	-0.255478977	0.008341881	-0.207891537	0.007446992	-0.210838859
rh_G_cingul-Post-dorsal	0.028642599	0.173055301	0.080417619	-0.138631521	0.37221661	-0.07101248	0.043051697	0.16017032	0.362465349	-0.072468864	0.069723531	0.1437672	0.002581322	0.236709901	0.025588882	-0.176482418	0.055397929	-0.151764184	0.050911376	-0.154619903
lh_G_cingul-Post-ventral	0.063257929	0.147191586	0.051658812	-0.154130055	0.492795105	0.054610486	0.323611514	-0.078529363	0.049806615	-0.155354974	0.591621004	0.042728784	0.08956311	0.13465933	0.10764982	-0.127670495	0.059594172	-0.149261163	0.048728612	-0.156085413
rh_G_cingul-Post-ventral	0.03355555	0.168145611	0.068307911	-0.144494109	0.437627862	-0.061790219	0.487410129	-0.055291329	0.155946808	-0.112694798	0.382275827	-0.069534443	0.570937547	0.045130316	0.013260201	-0.195440985	0.003699067	-0.228234924	0.004063797	-0.225969957
lh_G_cuneus	0.129577023	0.120339931	0.287804932	-0.084545865	0.150408111	-0.114214248	0.477050789	-0.056612531	0.195435932	-0.102887089	0.702021583	0.030478575	0.936370437	-0.006361129	0.003715473	-0.22812881	0.031801861	-0.169823441	0.038911794	-0.163443931
rh_G_cuneus	0.160926798	-0.111362875	0.189292544	0.104310591	0.970412426	-0.00295547	0.566888435	0.045605184	0.807814684	-0.019380451	0.062348819	0.147695766	0.780329822	0.022219626	0.564236119	0.045917113	0.733635491	0.027110183	0.662106651	0.034810863
lh_G_front_inf-Opercular	1.55E-05	0.334337933	6.35E-05	-0.31074712	0.03081009	-0.170807398	0.003642334	0.228605163	0.15642556	-0.112565378	0.904269072	0.009583118	0.670405735	-0.033902083	1.19E-07	-0.403810354	1.50E-05	-0.334940512	2.13E-05	-0.329211884
rh_G_front_inf-Opercular	0.000965064	0.258506114	0.002273199	-0.239635292	0.677348555	-0.033145168	0.179254991	0.106710876	0.302420112	-0.082033761	0.413492009	0.065091682	0.141243548	0.116824021	0.016844762	-0.188730797	0.331899444	-0.07719931	0.330459144	-0.077428906
lh_G_front_inf-Orbital	9.71E-09	0.434167684	2.83E-07	-0.392563283	0.040626889	-0.162053854	0.798867995	0.020301794	0.025487977	-0.17660152	0.05271639	0.153446888	0.904292927	-0.009580719	3.05E-06	-0.359404297	0.003262192	-0.231229206	0.002941657	-0.233665828
rh_G_front_inf-Orbital	0.007902304	0.209302251	0.027400702	-0.174409486	0.075469235	-0.140934529	0.803695472	0.019804327	0.00547483	-0.218645872	0.011299204	0.199818229	0.943005676	0.00569661	0.002605643	-0.236492693	0.197665831	-0.10237844	0.194342652	-0.10313801
lh_G_front_inf-Triangul	6.39E-06	0.34827212	1.81E-05	-0.331906559	0.002847479	-0.23442739	0.183066078	0.10578819	0.015932897	-0.190309949	0.153868941	0.113259988	0.247139033	-0.092021929	8.46E-08	-0.408129136	0.005013443	-0.220832943	0.005812884	-0.217145741
rh_G_front_inf-Triangul	0.004821533	0.221796124	0.032813624	-0.168846146	0.174369724	-0.107915007	0.722960311	0.028241942	0.014949215	-0.192104306	0.020106801	0.183630308	0.1093707	0.12705508	0.0002962	-0.282442915	0.035584014	-0.166295143	0.030881261	-0.170735898
lh_G_front_middle	0.000967892	0.258443982	0.002427953	-0.238123924	0.023750453	-0.178718579	0.829739781	-0.017133123	0.082605422	-0.137649551	0.224676336	0.096522414	0.650673712	0.036070238	1.70E-06	-0.367910835	0.007552085	-0.210476928	0.009125853	-0.205531476
rh_G_front_middle	1.01E-05	0.341132562	9.85E-05	-0.302978591	0.089343815	-0.134750693	0.734967623	0.026969338	0.03203697	-0.169594014	0.004662455	0.222620933	0.287100423	0.084669081	1.12E-06	-0.37386497	0.004171845	-0.22533409	0.004325082	-0.224457204
lh_G_front_sup	0.000323783	0.280712262	0.00136657	-0.251013468	0.108552297	-0.127346801	0.732493438	0.027230998	0.466043027	-0.058033598	0.666911908	0.03428413	0.154316787	0.113137689	1.37E-08	-0.430174844	6.98E-05	-0.309100898	9.37E-05	-0.303876629
rh_G_front_sup	2.23E-05	0.328496137	0.000118094	-0.29969647	0.451011533	-0.060004324	0.47686636	-0.056636192	0.451772757	-0.059903651	0.104362871	0.128867745	0.328816581	0.07769153	1.59E-05	-0.333936357	0.01151341	-0.199308972	0.012539581	-0.196979095
lh_G_Ins_lg_and_S_cent_ins	0.045083478	0.158659299	0.093454416	-0.133067038	0.19977412	-0.101901343	0.244253385	-0.092583631	0.044191379	-0.159315585	0.504860479	-0.053099172	0.402763181	0.066595352	0.000140372	-0.296536319	0.001333788	-0.251543692	0.001364862	-0.251040813
rh_G_Ins_lg_and_S_cent_ins	0.107123508	0.127860253	0.11337601	-0.125651526	0.115045275	-0.12507799	0.765970397	0.023713914	0.568143127	-0.045457867	0.066834232	0.145263983	0.037390275	0.164720958	0.073517176	-0.141876675	0.270273362	-0.087674484	0.250099027	-0.091450461
lh_G_insular_short	0.948395325	0.005157127	0.87757804	0.012273723	0.607186063	0.040946723	0.845634793	0.015512384	0.665382372	0.03445163	0.263184932	0.088978496	0.322296091	0.078742473	0.075672665	-0.140837483	0.203100941	-0.101155849	0.228655037	-0.095702934
rh_G_insular_short	0.397972045	0.067274506	0.477732408	-0.056525126	0.649201336	-0.03623307	0.894604046	-0.010555998	0.524388857	-0.050692326	0.692757356	-0.031475705	0.93038231	-0.006961216	0.217964676	-0.097928401	0.821267171	0.017999871	0.781693242	0.022078154
lh_G_occipital_middle	0.178135545	0.106984641	0.280065407	-0.085910741	0.793100366	0.020897174	0.534252227	-0.049494051	0.967104746	0.003286047	0.973208806	-0.002676033	0.266353417	0.088392689	0.625972343	-0.038822503	0.589025131	-0.043028038	0.561780816	-0.046206496
rh_G_occipital_middle	0.056708133	0.150966361	0.105063307	-0.128610157	0.298870283	-0.082636388	0.583966699	-0.043612919	0.916105197	-0.008393606	0.037452128	0.164668198	0.126626675	0.121267372	0.182923844	-0.105822371	0.059251893	-0.149459799	0.053818184	-0.152747121
lh_G_occipital_sup	0.000559604	0.269822147	0.000980801	-0.258162553	0.686956141	-0.03210259	0.137018407	0.118070758	0.125077515	-0.121761036	0.045168887	0.158597037	0.734885865	-0.02697798	0.000162876	-0.293787641	0.00108213	-0.256064306	0.001222683	-0.253433885
rh_G_occipital_sup	1.83E-05	0.331687299	6.15E-05	-0.311320826	0.514324892	-0.051926821	0.525198582	-0.050593528	0.173461069	-0.108141715	0.063468157	0.147075842	0.82847545	-0.017262334	0.00021196	-0.288849449	0.058982336	-0.149616897	0.051328927	-0.154345522
lh_G_oc-temp_lat-fusifor	1.63E-06	0.368519962	5.53E-06	-0.350484612	0.571717638	-0.045039012	0.225787359	-0.096292554	0.045743578	-0.158180633	0.154071134	0.11320474	0.553038921	0.047241783	2.81E-06	-0.36061256	0.004865693	-0.221571486	0.003989797	-0.226414276
rh_G_oc-temp_lat-fusifor	0.373211486	0.070865219	0.3997117	-0.067027346	0.603568635	0.041359045	0.95083911	-0.004912593	0.018377505	-0.186236526	0.706194361	0.030031	0.004759034	0.222117229	0.133132279	-0.119243667	0.143043895	-0.116301404	0.132017742	-0.119584891
lh_G_oc-temp_med-Lingual	0.212363396	-0.099125566	0.240238577	0.093372861	0.407834901	-0.06588163	0.04914496	0.155801725	0.699805332	-0.030716679	0.308646907	0.080987838	0.189306496	0.10430732	0.296399432	-0.083058643	0.177566342	-0.107124328	0.22236313	-0.097003586
rh_G_oc-temp_med-Lingual	0.713526379	-0.029246822	0.720767923	0.028475067	0.921949046	-0.007807007	0.372389119	-0.070986928	0.844174216	0.015661037	0.098189526	0.131199012	0.48767849	0.055257304	0.238574542	-0.093702674	0.763399003	-0.023982361	0.824168301	-0.017702853
lh_G_oc-temp_med-Parahip	0.149646877	-0.114426363	0.069445646	0.143908938	0.217667798	-0.097991299	0.811727	-0.018978367	0.286357088	0.084799307	0.103843599	0.129059588	0.070350263	0.143449206	0.498884389	0.053845335	0.610905762	0.040523875	0.555298918	0.046973383
rh_G_oc-temp_med-Parahip	0.023662757	0.178828916	0.064026754	-0.146769814	0.319477491	-0.079201012	0.016720051	0.188942313	0.001835771	-0.244477242	0.984218754	-0.001576115	0.993572673	-0.00064188	0.011418383	-0.199533854	0.013174946	-0.195619079	0.012246166	-0.19762766
lh_G_orbital	6.88E-05	0.309338536	0.000522632	-0.271207362	0.137868812	-0.11781749	0.048181865	0.15646103	0.00090539	-0.259857367	0.103810683	0.129071774	0.195820989	0.102798956	9.12E-07	-0.376703897	0.000180758	-0.291845461	0.000189697	-0.290940794
rh_G_orbital	4.44E-06	0.353809733	8.48E-05	-0.30564606	0.005886597	-0.216829015	0.264453203	0.088743437	0.002807627	-0.234756536	0.000311492	0.28146586	0.881643981	0.011863033	1.02E-06	-0.375153393	0.000312258	-0.281418082	0.000304489	-0.281907624
lh_G_pariet_inf-Angular	0.420885538	0.064068751	0.411564605	-0.065360103	0.478470379	-0.056430571	0.422007992	0.063914373	0.761068869	0.024225854	0.80356084	0.01981819	0.071685707	0.142779227	0.294026088	-0.083466437	0.845683694	-0.015507408	0.846788949	-0.015394955
rh_G_pariet_inf-Angular	0.005158232	0.220127875	0.021210034	-0.182067214	0.215489842	-0.098454609	0.737006743	-0.026753905	0.584151532	-0.043591506	0.289952619	0.084171479	0.846564246	0.015417815	0.000502732	-0.271990863	0.022408982	-0.180446125	0.025341944	-0.176774605
lh_G_pariet_inf-Supramar	0.128811044	0.120579141	0.144389153	-0.115914147	0.396274445	-0.067516313	0.661725447	-0.034852714	0.24478283	-0.092480228	0.662008516	-0.034821636	0.051626103	0.154151367	0.074622402	-0.141340795	0.148324322	-0.114796835	0.146520462	-0.115306181
rh_G_pariet_inf-Supramar	0.000149163	0.295416724	0.00267971	-0.235842343	0.041861733	-0.161083223	0.649647055	-0.036183761	0.045468026	-0.158379741	0.073543069	0.141864046	0.861945119	-0.013855875	1.60E-05	-0.333854302	0.005238556	-0.219744328	0.006150458	-0.215723559
lh_G_parietal_sup	0.001985874	0.242707616	0.00452492	-0.223354642	0.134063856	-0.118960134	0.415857032	-0.064763315	0.058382395	-0.149968672	0.015874366	0.190413976	0.826874576	0.017426004	7.34E-06	-0.346149221	0.001456833	-0.249611429	0.001567778	-0.247992919
rh_G_parietal_sup	0.046718568	0.157484063	0.077252739	-0.140090806	0.074982099	-0.141167778	0.366063462	-0.07192869	0.09866165	-0.131016697	0.931551531	-0.006844015	0.835681236	0.016526514	0.003665493	-0.228453403	0.011200942	-0.200054686	0.010837943	-0.200944327
lh_G_postcentral	0.004222176	0.225042928	0.008600869	-0.207090931	0.021864809	-0.181172391	0.682206363	-0.032617325	0.00405538	-0.226020124	0.289636482	0.084226472	0.417466126	-0.064540528	9.51E-05	-0.303597237	0.00202549	-0.242260896	0.002656736	-0.236042309
rh_G_postcentral	0.000115417	0.30011311	0.000476278	-0.273077987	0.067323018	-0.145007113	0.549972548	-0.047606803	0.024555407	-0.177721826	0.916029552	0.008401202	0.629213019	-0.038458863	7.00E-05	-0.309042223	0.004156643	-0.225422651	0.004795171	-0.221931109
lh_G_precentral	0.095905204	0.132091056	0.068593998	-0.144346224	0.221080768	-0.097271862	0.355546419	0.073517019	0.300296439	-0.082393716	0.848180205	-0.015253447	0.732177307	-0.027264452	0.105407994	-0.128483892	0.021692841	-0.181405144	0.022170921	-0.180761956
rh_G_precentral	0.003706207	0.228188693	0.010639147	-0.201442714	0.199068729	-0.102060563	0.496757883	-0.054111978	0.007882478	-0.209367504	0.463850399	-0.058318849	0.365568867	-0.072002746	0.008647072	-0.206950355	0.282507479	-0.085477375	0.305693547	-0.081482173
lh_G_precuneus	0.000141934	0.296332693	0.000955559	-0.258716109	0.616201902	-0.039923764	0.603682941	0.041346	0.362958291	-0.072394665	0.006047812	0.216148474	0.34520581	0.075107588	1.16E-05	-0.338989436	0.001319893	-0.251772021	0.00137749	-0.250839431
rh_G_precuneus	3.02E-07	0.391716881	4.22E-06	-0.354559974	0.097617423	-0.131420867	0.928026546	0.007197398	0.091858109	-0.133713729	0.175080854	0.107738189	0.809760546	-0.019180407	4.94E-06	-0.35218859	0.002950311	-0.233596955	0.003310657	-0.23087977
lh_G_rectus	5.11E-05	0.31451691	0.001054079	-0.256626508	0.326027288	-0.078139438	0.311297386	0.080546831	0.070846036	-0.143199286	0.130463142	0.120064555	0.897909671	-0.010223086	6.23E-05	-0.311098484	0.048295774	-0.156382482	0.054992948	-0.152013939
rh_G_rectus	0.805337723	0.01963527	0.53969223	0.0488379	0.208471065	-0.099970839	0.277110387	-0.086438549	0.614837185	-0.040078186	0.017391673	0.187818989	0.990701957	0.000928581	0.075805261	-0.140774342	0.057305949	-0.150607373	0.065696675	-0.145867785
lh_G_subcallosal	0.319566091	-0.079186558	0.175389267	0.10766167	0.444649937	0.060849415	0.382322653	-0.069527618	0.358605751	-0.073052006	0.027765376	0.174006494	0.259402224	0.089684214	0.461533477	0.058621079	0.829262854	-0.017181858	0.832463298	-0.016854938
rh_G_subcallosal	0.354804662	0.073630141	0.453812241	-0.059634393	0.200896743	-0.101648783	5.48E-05	0.313302633	0.007606844	-0.210290112	0.331074652	0.077330711	0.388931133	0.068569514	0.050065286	-0.155181659	0.078650197	-0.139440627	0.070851534	-0.143196522
lh_G_temp_sup-G_T_transv	0.151006394	-0.114048107	0.079796663	0.138914142	0.656537975	-0.035423174	0.381314596	-0.069674648	0.819308753	-0.018200514	0.868011124	0.013241348	0.537730776	-0.049074101	0.606496176	-0.041025274	0.827572097	-0.017354682	0.955854742	-0.00441085
rh_G_temp_sup-G_T_transv	0.493319387	-0.054544411	0.164737207	0.110364448	0.895767331	-0.010438822	0.476219644	-0.056719201	0.468634238	-0.057697443	0.820239218	-0.018105172	0.397058925	-0.067404494	0.062345011	-0.14769789	0.734327853	-0.02703697	0.846701387	-0.015403863
lh_G_temp_sup-Lateral	0.000355021	0.278910139	0.000538167	-0.270614626	0.954310167	-0.004565343	0.808709041	0.019288492	0.248523672	-0.091754018	0.261745105	0.089246292	0.774077576	-0.022869273	0.001693785	-0.246276808	0.148850502	-0.114649144	0.159441658	-0.111756811
rh_G_temp_sup-Lateral	0.000998453	0.257783144	0.003041404	-0.232882886	0.04536594	-0.158453763	0.705568279	-0.030098094	0.226294468	-0.096187905	0.015195565	0.191645483	0.141842925	0.11664947	0.001366344	-0.251017091	0.021469067	-0.181710406	0.020819984	-0.18261165
lh_G_temp_sup-Plan_polar	0.00074894	0.263832182	0.002158751	-0.240814316	0.166800088	-0.109831093	0.35941167	0.072929919	0.055174638	-0.151901702	0.086874296	0.135792105	0.980548273	0.001942761	3.17E-05	-0.322660282	0.004803784	-0.221886935	0.0064532	-0.214506155
rh_G_temp_sup-Plan_polar	0.08659053	0.13591328	0.217640988	-0.097996982	0.021229515	-0.182040249	0.528447013	0.050197947	0.692217979	0.031533909	0.786099	0.02162147	0.627113254	0.038694389	0.005413664	-0.218926108	0.041787976	-0.161140519	0.049343078	-0.155667434
lh_G_temp_sup-Plan_tempo	0.220804697	0.097329762	0.21709395	-0.09811305	0.546467617	0.048025248	0.607277077	-0.040936363	0.973643547	0.002632593	0.738145156	0.026633715	0.617731246	-0.039750892	0.751950758	-0.025180857	0.975513727	-0.002445732	0.991326313	0.000866225
rh_G_temp_sup-Plan_tempo	0.013990353	0.193955451	0.035006256	-0.166812918	0.222970076	-0.096876992	0.422687702	-0.063821004	0.159955923	-0.111620091	0.20050745	0.101736247	0.98391321	-0.001606635	0.009292926	-0.205051823	0.120561203	-0.123227717	0.110322588	-0.12671792
lh_G_temporal_inf	0.072521338	0.142365135	0.098515381	-0.131073106	0.484245684	-0.055693297	0.916218421	-0.008382237	0.18862658	-0.104466917	0.174359217	0.107917623	0.230884751	0.095248078	0.162840193	-0.110859334	0.785674328	-0.021665459	0.732082905	-0.027274443
rh_G_temporal_inf	0.957562752	0.004240028	0.978280379	0.002169322	0.094922726	-0.132479906	0.125209927	0.121718657	0.690037181	0.031769407	0.108238368	0.127459158	0.120109023	0.123376894	0.96992026	-0.003004655	0.773546521	-0.022924522	0.826826164	-0.017430954
lh_G_temporal_middle	0.000567582	0.269534319	0.000875657	-0.260561456	0.824062176	-0.017713713	0.718198128	0.028748632	0.039598783	-0.162881064	0.160214594	-0.111551447	0.326677389	-0.078034824	0.002437877	-0.238030007	0.051505199	-0.154230246	0.051680316	-0.154116049
rh_G_temporal_middle	0.065708464	0.145861484	0.145759001	-0.115522617	0.053831338	-0.152738839	0.65087597	0.036047882	0.422638211	-0.063827799	0.043429378	0.159884992	0.351639402	0.07411453	0.025771929	-0.176267385	0.016997089	-0.188474283	0.018711222	-0.185717505
lh_Lat_Fis-ant-Horizont	0.005493146	0.218562504	0.020190791	-0.183508735	0.147571076	-0.115008951	0.741672582	-0.026261684	0.006796318	-0.213186445	0.271691255	0.087416444	0.182678613	0.105881349	0.039953259	-0.162593837	0.123119392	-0.122391824	0.120462091	-0.123260378
rh_Lat_Fis-ant-Horizont	0.023298549	0.17929095	0.073702178	-0.141786522	0.71269195	-0.029335923	0.371628785	-0.071099603	0.823756828	-0.017744964	0.855478945	-0.014511844	0.016184767	-0.189866061	0.018570302	-0.185935688	0.200182147	-0.101809429	0.221530153	-0.097177723
lh_Lat_Fis-ant-Vertical	9.21E-06	0.342622569	0.000115442	-0.300109257	0.242437575	-0.092939454	0.429598715	0.062876557	0.055124923	-0.151932382	0.151962619	0.113783595	0.441515664	0.061268289	3.55E-06	-0.357169909	0.016351113	-0.189576183	0.017511583	-0.187622411
rh_Lat_Fis-ant-Vertical	0.00037536	0.277814166	0.000961391	-0.258587026	0.798543773	0.020335232	0.671817152	-0.033747964	0.39598515	-0.067557582	0.475902501	0.05675993	0.930915433	-0.006907775	0.00241392	-0.23825732	0.041736788	-0.161180333	0.03698592	-0.165067694
lh_Lat_Fis-post	0.092428736	0.133481539	0.255426868	-0.090433522	0.012620781	-0.196801962	0.580874757	0.043971573	0.022598883	-0.180196252	0.144058818	0.116008986	0.627534811	0.038647077	0.000474744	-0.273142714	0.001765589	-0.24535027	0.001783698	-0.245122015
rh_Lat_Fis-post	0.005510554	0.218483496	0.040418611	-0.162220002	0.820826378	-0.018045021	0.518996027	-0.051352315	0.224205569	-0.096620053	0.00782415	0.209560323	0.403260447	-0.066525139	0.000166887	-0.293335365	0.016888208	-0.188657432	0.022491722	-0.180337032
lh_Pole_occipital	0.56911133	0.045344292	0.226405277	-0.09616506	0.454002278	-0.059609339	0.585224029	0.043467323	0.640041074	-0.037249525	0.982647299	-0.001733084	0.16252888	-0.110940959	0.940460185	-0.005951492	0.57308374	0.044879261	0.555195331	0.046985674
rh_Pole_occipital	0.029514481	0.17213421	0.006897669	-0.212807974	0.28570086	-0.084914461	0.871444562	0.012893865	0.722004505	0.028343547	0.422273801	0.063877849	0.087976502	-0.135324414	0.115132752	-0.125048114	0.399714333	-0.067026972	0.397519826	-0.06733886
lh_Pole_temporal	0.003611482	0.228808686	0.007245208	-0.211546696	0.534467535	-0.049468018	0.373657742	-0.070799243	0.062541147	-0.147588604	0.033672372	0.168036505	0.740650923	0.026369378	6.12E-05	-0.311392159	0.00064761	-0.266837285	0.000768939	-0.263283678
rh_Pole_temporal	0.000137988	0.296851108	0.000826976	-0.261763088	0.691597385	0.031600897	0.285051453	-0.085028593	0.184459001	-0.105454477	0.980461875	-0.001951392	0.523919116	0.050749676	0.000130637	-0.297855065	0.019625333	-0.184335806	0.019977169	-0.183818809
lh_S_calcarine	0.303421154	-0.081864666	0.130383794	0.120089155	0.063316258	-0.14715944	0.738983772	0.026545216	0.035871415	-0.166040221	0.011617158	0.199065308	0.676084999	0.0332827	0.207178518	-0.100254037	0.40526143	-0.066243123	0.446593888	-0.060590457
rh_S_calcarine	0.054000021	0.152632775	0.122451737	-0.122608675	0.493602087	-0.054508798	0.69557732	-0.031171675	0.215771842	-0.098394432	0.148881931	0.114640335	0.719285476	-0.028632839	0.019020456	-0.185243674	0.12537994	-0.121664295	0.153954684	-0.113236553
lh_S_central	0.285503393	0.084949147	0.199861452	-0.101881659	0.76494479	-0.023820953	0.810291295	0.019125864	0.382023859	-0.069571174	0.925544679	-0.007446292	0.014175283	-0.19358998	0.372194287	-0.071015787	0.492385889	-0.054662086	0.53848848	-0.048982807
rh_S_central	0.204323517	0.100884101	0.419617334	-0.064243464	0.464371273	-0.058251018	0.300561078	-0.082348769	0.141356159	-0.116791184	0.868798857	0.013161603	0.329945518	-0.077510938	0.188435677	-0.104511803	0.519076922	-0.051342389	0.545005537	-0.04820019
lh_S_cingul-Marginalis	0.267700556	0.088145063	0.57157622	-0.04505556	0.234264697	-0.094564436	0.838334765	0.016255904	0.185757584	-0.105145025	0.004352899	0.224301023	0.848056496	-0.015266028	0.088045887	-0.135295129	0.999303657	-6.95E-05	0.954288054	0.004567555
rh_S_cingul-Marginalis	0.841089526	0.015975166	0.978269275	0.002170431	0.688039224	0.031985403	0.955077355	0.004488604	0.729741697	-0.027522355	0.848080555	-0.015263581	0.332873952	0.077044326	0.814857035	-0.018657027	0.390263281	-0.068377571	0.380568677	-0.069783595
lh_S_circular_insula_ant	0.051898504	0.153974211	0.147507773	-0.115026815	0.219953631	-0.097508578	0.902402731	-0.009770869	0.703583553	-0.030310926	0.001267069	0.252660634	0.016753212	0.188885938	0.039668317	-0.162824551	0.026596507	-0.175314641	0.023467706	-0.179075592
rh_S_circular_insula_ant	0.006872774	0.212900479	0.027781873	-0.173988371	0.796845095	-0.020510484	0.54745794	0.047906883	0.585567945	-0.043427524	0.056320671	0.151200701	0.338274131	0.076190701	0.001046523	-0.256780273	0.028457608	-0.173253802	0.030158392	-0.171468727
lh_S_circular_insula_inf	0.107156269	0.12784842	0.109484685	-0.127014585	0.0376577	-0.164493373	0.645323044	-0.036662696	0.024967224	-0.177222685	0.276185042	0.086604608	0.460619172	-0.058740576	0.008598026	-0.207099604	0.045520507	-0.158341742	0.050556226	-0.154854751
rh_S_circular_insula_inf	0.023113922	0.179527544	0.052858229	-0.153356128	0.054175067	-0.152522999	0.510686729	0.052376145	0.253784058	-0.090745516	0.082182562	0.137837704	0.049934457	0.155269224	0.11171904	-0.126227391	0.073820101	-0.141729153	0.066837192	-0.145262423
lh_S_circular_insula_sup	0.027302428	0.17451887	0.08330616	-0.137339452	0.319766244	-0.079153916	0.006650193	0.213741051	0.518461617	-0.051417908	0.218771998	0.097757667	0.509280696	0.052550237	0.000977317	-0.258238176	0.044495918	-0.159090312	0.049339873	-0.155669603
rh_S_circular_insula_sup	0.005649367	0.217861338	0.015047343	-0.19192076	0.063527711	-0.14704311	0.426294283	-0.063327031	0.419913692	-0.064202609	0.097951746	0.131291096	0.302978451	0.081939402	0.001924962	-0.243410562	0.042164103	-0.160849214	0.040190223	-0.16240302
lh_S_collat_transv_ant	0.968023177	0.003194251	0.997192358	-0.000280389	0.064176727	0.146688023	0.370992155	-0.071194056	0.791616869	0.021050498	0.979890959	0.002008424	0.042654521	-0.160472645	0.94950661	-0.005045922	0.295387028	0.083232331	0.28267824	0.085447167
rh_S_collat_transv_ant	0.105076239	0.128605414	0.273722863	-0.087048302	0.078157919	-0.139668593	0.971240167	-0.002872752	0.491878969	-0.054726036	0.00032629	0.280561792	0.313885319	0.080118592	0.019054611	-0.18519175	0.02700846	-0.174848092	0.024634045	-0.177625962
lh_S_collat_transv_post	0.242944553	0.092839921	0.28513112	-0.085014582	0.403482262	-0.066493836	0.091428579	0.133889264	0.496784682	-0.054108614	0.003909627	0.226904081	0.190088551	0.104124265	0.326497023	-0.078063835	0.890364731	0.010983211	0.902335311	0.009777653
rh_S_collat_transv_post	0.278769476	0.086141748	0.25579972	-0.090362905	0.396965244	-0.067417841	0.64858563	0.036301206	0.964917915	0.003504634	0.23156211	0.095110512	0.822205956	-0.017903731	0.119353801	-0.123627021	0.40387354	-0.066438643	0.428509171	-0.063024867
lh_S_front_inf	0.003884585	0.227058933	0.013904405	-0.194126745	0.968750424	-0.003121567	0.8054642	-0.019622253	0.258233676	-0.089903648	0.005369273	0.219131266	0.847578429	-0.015314649	6.42E-06	-0.348223872	0.004293121	-0.224637768	0.005179077	-0.220027828
rh_S_front_inf	0.83322035	0.016777648	0.94009293	0.00598827	0.461634093	-0.058607937	0.739634266	-0.026476592	0.391046048	-0.06826497	0.131291365	0.119808468	0.141532813	0.116739711	0.641117715	-0.037129748	0.723170252	0.028219631	0.789729404	0.021245685
lh_S_front_middle	0.004759208	0.22211633	0.026219389	-0.17574719	0.202277123	-0.101339628	0.674702129	-0.033433331	0.252740785	-0.090944373	0.011595409	0.199116228	0.050616294	0.154814935	1.42E-05	-0.335758391	0.010953389	-0.200658584	0.012688992	-0.196653934
rh_S_front_middle	0.181020157	0.106281744	0.302753533	-0.081977399	0.629745735	-0.038399163	0.266968205	0.088279575	0.34652693	-0.074902721	0.2384636	0.093724719	0.29006915	0.084151219	0.027835565	-0.17392945	0.252188955	-0.091049785	0.235852074	-0.094245755
lh_S_front_sup	0.00090288	0.259915989	0.002611786	-0.236438127	0.464557223	-0.058226813	0.333783718	0.0768999	0.024212288	-0.178143219	0.569769583	0.045267128	0.83103149	0.01700116	0.000495342	-0.272289138	0.440227096	-0.061440986	0.463169903	-0.058407529
rh_S_front_sup	0.000255065	0.285324192	0.00120945	-0.2536694	0.279169581	-0.08607035	0.678613811	-0.033007549	0.146064256	-0.115435749	0.478484205	0.056428801	0.47746677	0.056559181	2.92E-06	-0.360071952	0.037201194	-0.1648827	0.042245753	-0.160786264
lh_S_interm_prim-Jensen	0.787917594	0.021433167	0.811421464	-0.019009751	0.062359621	-0.14768974	0.760977248	-0.024235433	0.589982286	-0.042917627	0.07127675	0.142983312	0.283474546	0.085306457	0.203799766	-0.101000374	0.524051025	-0.050733569	0.509687846	-0.052499799
rh_S_interm_prim-Jensen	0.119479788	0.12358521	0.0966117	-0.131813383	0.037222593	-0.16486436	0.063651424	0.146975197	0.173824979	-0.108050815	0.005449129	0.218763283	0.893214604	-0.010695984	0.03275227	-0.168904677	0.693746468	-0.031369014	0.69704951	-0.031013132
lh_S_intrapariet_and_P_trans	0.003349685	0.23060172	0.006043265	-0.216167447	0.347004501	-0.074828785	0.299099596	-0.082597317	0.868221031	0.013220097	0.055759605	0.151542407	0.795493836	0.020649962	0.010291679	-0.202333869	0.016909627	-0.188621322	0.016084569	-0.19004192
rh_S_intrapariet_and_P_trans	0.005014101	0.220829697	0.016577218	-0.189186257	0.010153129	-0.202696622	0.548331291	0.047802586	0.027988654	-0.173761981	0.450054374	0.060131045	0.99801319	-0.000198415	0.000913083	-0.259678653	0.00199786	-0.242571607	0.002203742	-0.240344213
lh_S_oc_middle_and_Lunatus	0.18219995	0.105996636	0.141224283	-0.116829641	0.898896592	0.010123727	0.296600141	0.083024256	0.105361939	-0.128500744	0.420845227	0.0640743	0.277572642	0.086355734	0.191584131	-0.10377572	0.940016471	0.005995928	0.918062002	0.008197136
rh_S_oc_middle_and_Lunatus	0.002459645	0.237825222	0.005622173	-0.217982135	0.509348999	-0.052541774	0.656488807	0.03542859	0.098996215	-0.130887919	0.010903371	0.200782058	0.985767487	0.001421422	0.000877915	-0.260507221	0.035521998	-0.166350378	0.034650111	-0.1671357
lh_S_oc_sup_and_transversal	0.283783581	0.085251921	0.560378745	-0.046372016	0.532390074	0.049719421	0.915651151	-0.008439201	0.35007781	-0.074354512	0.01274513	0.196532629	0.81573988	-0.018566445	0.182590323	-0.105902597	0.813327125	-0.018814055	0.844111734	-0.015667397
rh_S_oc_sup_and_transversal	0.006502604	0.214312339	0.012744099	-0.196534853	0.433034366	0.062410304	0.789011272	-0.021319982	0.163177041	-0.110771145	0.892238477	0.010794348	0.665107776	-0.034481717	0.004347384	-0.224331914	0.220017277	-0.097495189	0.205694552	-0.100580745
lh_S_occipital_ant	0.024300061	0.178034937	0.026073158	-0.175916349	0.822070433	0.017917608	0.240868232	-0.093248479	0.166946418	-0.109793446	0.044802305	0.158864968	0.543845218	-0.04833919	0.015318186	-0.191419517	0.364639673	-0.072142044	0.361511874	-0.072612563
rh_S_occipital_ant	0.384660182	0.069187583	0.444685397	-0.060844685	0.040803741	-0.161913336	0.731897002	0.027294119	0.398827006	-0.067152958	0.003683676	0.228334858	0.250034494	0.09146287	0.929176874	0.007082062	0.83671383	-0.016421187	0.807130338	-0.019450833
lh_S_oc-temp_lat	0.003702055	0.22821557	0.005668173	-0.217778101	0.837696986	-0.016320928	0.961038092	-0.003892511	0.168051616	-0.109509901	0.031149127	0.170468044	0.355701314	0.073493415	0.000568561	-0.269499275	0.002200018	-0.240382786	0.001565552	-0.248024359
rh_S_oc-temp_lat	0.15936627	0.111776881	0.074310333	-0.14149145	0.150847195	-0.114092267	0.711473347	-0.029466113	0.446450002	0.060609603	0.05848847	0.149906259	0.577348297	0.044381713	0.557676376	-0.046691603	0.893001685	-0.010717438	0.837032234	-0.016388714
lh_S_oc-temp_med_and_Lingual	0.053540369	0.15292244	0.060638471	-0.14866086	0.67611765	-0.033279144	0.516732089	-0.051630426	0.963847664	0.003611621	0.021825488	0.181225471	0.013186368	0.195595161	0.003182221	-0.23181617	0.006504011	-0.214306838	0.005448717	-0.21876517
rh_S_oc-temp_med_and_Lingual	0.195424468	0.102889714	0.188809267	-0.104423994	0.338052876	-0.076225504	0.329036978	0.077656243	0.509540773	0.052518016	0.015758403	0.190621068	0.299701298	0.082494891	0.285923585	-0.084875358	0.241399541	-0.0931437	0.224426998	-0.096574109
lh_S_orbital_lateral	0.022969961	0.179713156	0.121206199	-0.123015678	0.791378073	0.021075185	0.397449352	-0.067348893	0.061725772	-0.148044788	0.047662935	0.15682083	0.723929447	0.028138966	0.002164079	-0.240758178	0.018787072	-0.185600659	0.020602468	-0.182919097
rh_S_orbital_lateral	0.292615231	0.08370989	0.440850147	-0.061357448	0.838622952	0.016226525	0.727655368	-0.0277435	0.105039663	-0.12861883	0.000630607	0.267383531	0.486081765	0.055459896	0.096113273	-0.132009111	0.311123481	-0.080575692	0.293411905	-0.083572323
lh_S_orbital_med-olfact	0.008710014	0.206759914	0.012048866	-0.198071485	0.323143229	-0.078605165	0.441866574	-0.061221309	0.514708968	-0.051879483	0.114319482	0.12532656	0.225453354	0.096361572	0.237725888	-0.093871497	0.369037389	-0.071484694	0.318446268	-0.079369429
rh_S_orbital_med-olfact	0.759613375	-0.024378064	0.350787529	0.074245361	0.181094871	-0.106263648	0.9296327	-0.007036363	0.027776707	-0.173994045	0.063226203	0.14720908	0.021984515	0.181011304	0.924629379	-0.0075381	0.406639772	-0.066049341	0.345118846	-0.075121091
lh_S_orbital-H_Shaped	4.74E-08	0.415322099	6.14E-06	-0.348907088	0.060238022	-0.148890043	0.701507671	-0.030533764	0.082107731	-0.137871082	0.085272065	0.136480502	0.569791787	-0.045264526	2.11E-10	-0.475433248	0.000196151	-0.290311929	0.000281222	-0.283446382
rh_S_orbital-H_Shaped	0.000764652	0.263400128	0.008666668	-0.206890932	0.185989184	-0.105090002	0.23137676	0.095148127	0.007767221	-0.209749753	0.223996945	0.096663369	0.106110188	-0.128227668	7.57E-05	-0.307660791	0.001966964	-0.242923728	0.002266521	-0.239702596
lh_S_parieto_occipital	0.000607002	0.268164856	0.004116951	-0.225655267	0.544653708	-0.048242322	0.240944622	0.093233404	0.065041112	-0.146219637	0.002429967	0.238104838	0.482658415	-0.055895453	2.78E-05	-0.324815859	0.019328909	-0.18477764	0.02163933	-0.181477893
rh_S_parieto_occipital	1.29E-05	0.337309826	0.000131968	-0.29766945	0.212633008	-0.099067428	0.818153468	-0.018318928	0.054220631	-0.152494473	0.763209385	0.024002167	0.755440974	-0.024814886	0.000130504	-0.297873731	0.02423232	-0.178118475	0.028145912	-0.173590765
lh_S_pericallosal	0.041234492	-0.161573209	0.067156048	0.145094689	0.794953073	-0.020705798	0.20672671	0.100353328	0.292033629	0.083810477	0.002421038	0.238189568	0.270505554	0.087632165	0.229671059	0.095495282	0.151029274	0.114041763	0.132214383	0.119524527
rh_S_pericallosal	0.008561574	-0.207211017	0.00400267	0.226336452	0.134409093	-0.118855442	0.139873347	0.117225181	0.358117586	-0.07312604	0.107537821	0.127710814	0.200785822	-0.101673691	0.058562021	0.149863038	0.146997633	0.115170985	0.152903293	0.113524607
lh_S_postcentral	0.110221221	0.126753716	0.202021789	-0.101396699	0.098230783	-0.131183053	0.4094762	-0.065651781	0.146883913	-0.115203174	0.287591785	0.084583122	0.896623133	-0.010352633	0.004413055	-0.223966316	0.000361565	-0.278551302	0.000493395	-0.272368373
rh_S_postcentral	0.081868234	0.13797807	0.152195411	-0.11371939	0.097805226	-0.131347926	0.482142502	-0.055961237	0.017127946	-0.188255516	0.40067661	0.066890534	0.83482366	0.016614012	0.020132971	-0.183592381	0.051377192	-0.154313926	0.049833494	-0.155336929
lh_S_precentral-inf-part	0.005487741	0.218587078	0.019090383	-0.185137453	0.323860879	-0.078489027	0.248477026	-0.091763027	0.274917504	-0.086832688	0.326500926	0.078063207	0.693129909	-0.031435513	0.008477244	-0.20747039	0.077605111	-0.139925973	0.075867232	-0.140744863
rh_S_precentral-inf-part	0.648731977	-0.036285008	0.466658228	0.057953696	0.402686138	-0.066606235	0.783390717	-0.021902116	0.147855382	-0.114928794	0.986811002	0.001317195	0.175156525	0.107719406	0.843333443	-0.015746633	0.811240759	0.019028314	0.813830946	0.018762335
lh_S_precentral-sup-part	0.182591617	0.105902286	0.23272486	-0.094875025	0.129581043	-0.120338679	0.225244026	-0.096404864	0.689784322	-0.03179673	0.257016736	-0.090132895	0.342797531	-0.07548232	0.144193375	-0.115970335	0.369254902	-0.071452307	0.3772274	-0.070273218
rh_S_precentral-sup-part	0.007243172	0.211553925	0.027251523	-0.174575662	0.164226464	-0.110497269	0.951310047	-0.004865474	0.08578161	-0.136260462	0.806116017	-0.019555181	0.735917191	-0.026868992	0.011570664	-0.199174266	0.074871666	-0.141220826	0.082845404	-0.137543115
lh_S_suborbital	0.021462485	0.181719427	0.099278807	-0.130779414	0.137588979	-0.117900698	0.255030878	-0.0905086	0.8151163	-0.018630423	0.165512651	0.110163377	0.849346628	0.015134844	0.007130919	-0.211955417	0.351629651	-0.074116026	0.386513085	-0.068918934
rh_S_suborbital	0.022888142	0.179819094	0.049651756	-0.155459091	0.472022755	-0.057259388	0.998892898	-0.000110562	0.415292441	-0.064841605	0.272581521	0.087254892	0.685946532	0.03221189	0.000965112	-0.258505059	0.000320609	-0.280904274	0.000346896	-0.279364281
lh_S_subparietal	0.015487935	0.191109292	0.04458049	-0.159027981	0.337012839	0.076389296	0.232757506	0.094868425	0.522138687	-0.050967285	0.115847509	0.124804659	0.395298687	0.067655581	0.049925735	-0.155275068	0.232030071	-0.095015638	0.242919233	-0.092844889
rh_S_subparietal	0.00747408	0.210745138	0.050612636	-0.154817359	0.028541673	-0.173163461	0.107669735	0.127663329	0.009464052	-0.204568372	0.075669139	0.140839163	0.748059562	0.025589495	0.000470507	-0.273322526	0.010990729	-0.200566729	0.012242627	-0.197635567
lh_S_temporal_inf	0.006969451	0.212542906	0.032197254	-0.16943842	0.416683904	-0.064648768	0.513074792	0.052081027	0.454304275	-0.059569535	0.852705774	-0.014793467	0.755777584	-0.024779618	0.001881745	-0.243921659	0.043575628	-0.159775062	0.046778309	-0.157441778
rh_S_temporal_inf	0.007166325	0.211828178	0.017458147	-0.187709868	0.955227604	-0.004473576	0.838521631	0.016236854	0.021828913	-0.181220844	0.432401523	0.062496028	0.770206284	0.023272277	0.002092443	-0.241523638	0.070510727	-0.14336816	0.069429145	-0.143917369
lh_S_temporal_sup	0.07306764	0.142096504	0.165111242	-0.110267374	0.258835304	-0.089790587	0.579267383	-0.044158373	0.629673457	-0.038407262	0.000447403	0.27433016	0.072452212	0.142399242	0.011812019	-0.198612776	0.340554521	-0.075832837	0.338833402	-0.076102792
rh_S_temporal_sup	0.325428914	0.078235846	0.497976263	-0.053959132	0.592960267	0.042574626	0.236579262	-0.094100267	0.55418003	-0.047106197	0.230739398	0.095277635	0.45430384	0.059569592	0.184348071	-0.105480985	0.952063764	0.004790066	0.951088788	0.004887611
lh_S_temporal_transverse	0.093697644	0.132969274	0.101982862	-0.129753295	0.255475491	-0.090424309	0.541664391	0.048600838	0.399645675	-0.067036715	0.011481037	0.199385398	0.278482133	-0.086193066	0.000846686	-0.261268949	0.026703802	-0.175192534	0.035506582	-0.166364122
rh_S_temporal_transverse	0.678110081	0.033062327	0.830103882	0.017095921	0.764708056	0.023845666	0.357337837	-0.073244425	0.51272272	-0.052124491	0.603982694	0.041311795	0.504355275	0.053162072	0.202868378	-0.101207675	0.939301967	0.006067485	0.864807474	0.0135658
p-values not corrected for multiple comparisons
