## Supplementary material for "The impact of FreeSurfer versions on structural neuroimaging analyses of Parkinson’s disease": Table S1: Table_S32.csv

Table S32
Correlation between quality metrics and software variability in volume across PD in QPN (FreeSurfer 6 vs 5)
	cjv	cjv	cnr	cnr	fber	fber	qi_1	qi_1	qi_2	qi_2	rpve_gm	rpve_gm	snr_gm	snr_gm	snr_total	snr_total	snrd_gm	snrd_gm	snrd_total	snrd_total
	p	r	p	r	p	r	p	r	p	r	p	r	p	r	p	r	p	r	p	r
Left-Lateral-Ventricle	0.015319959	-0.191416262	0.004352866	0.224301207	0.005830705	0.21706884	0.947828476	0.005213855	0.462100751	0.058547004	0.068368985	-0.144462497	0.007553901	-0.210470712	0.059543884	0.149290288	0.000523579	0.271170758	0.000309564	0.281586549
Left-Inf-Lat-Vent	0.022424891	-0.180425122	0.011352002	0.199691923	0.827886337	0.017322555	0.865836187	-0.013461592	0.166300097	0.109959912	0.834717227	-0.016624872	0.06756133	-0.144882425	0.058776488	0.149737263	0.291336931	0.083931145	0.298424619	0.082712379
Left-Cerebellum-White-Matter	0.235566775	-0.09430292	0.442477279	0.061139597	0.03727663	0.164818089	0.159807175	-0.111659603	0.873593121	-0.012676543	0.000118626	-0.299614816	0.012394757	-0.197297532	0.529187136	0.05010799	0.271131131	0.08751827	0.261866661	0.089223645
Left-Cerebellum-Cortex	0.638274402	0.037446249	0.158822272	-0.111921916	0.234223584	0.09457271	0.072393335	-0.142428314	0.58848706	-0.043090143	0.222055619	-0.097067818	0.004745019	-0.222189749	0.626669642	-0.038744191	0.821210683	0.018005656	0.782903141	0.02195267
Left-Thalamus	0.955389003	0.004457433	0.805288148	0.019640372	0.559996165	-0.046417215	0.424904241	0.063517129	0.521607434	-0.05103229	0.483402975	-0.055800581	0.919279973	0.008074872	0.021435294	-0.181756715	0.012692247	-0.196646888	0.015763635	-0.190611697
Left-Caudate	0.334341548	-0.076811469	0.238993249	0.093619535	0.232660472	-0.094888043	0.082373175	-0.137752795	0.504788702	-0.053108107	0.178208652	-0.106966724	0.962869441	-0.003709415	0.265555978	-0.088539675	0.260834131	-0.089416247	0.290940471	-0.083999898
Left-Putamen	0.000344924	-0.27947599	0.000308829	0.281632756	0.917970706	-0.008206301	0.228993416	-0.095633705	0.988002734	-0.001198166	0.080816288	0.138450997	0.104187838	0.128932326	0.002597576	0.236564537	0.100255683	0.130406197	0.091518954	0.133852276
Left-Pallidum	0.581439393	-0.043906012	0.401657628	0.066751638	0.702862929	-0.030388256	0.306405746	0.081362679	0.773458516	0.022933678	0.082510689	-0.137691636	0.855471881	0.014512561	0.318537532	-0.07935451	0.043862094	-0.159560629	0.050794357	-0.154697133
3rd-Ventricle	0.082569838	-0.137665355	0.048974736	0.155917469	0.018546918	0.185972031	0.436023789	0.062006331	0.36094383	0.072698286	0.768579392	0.023441814	0.108630659	-0.127318794	0.754258208	0.024938848	0.675393141	0.033358047	0.641610606	0.037074941
4th-Ventricle	0.195858469	0.102790384	0.240690403	-0.093283584	0.141340869	0.116795641	0.180776335	0.106340836	0.130273737	0.120123295	0.931333358	-0.006865883	0.707574768	-0.029883144	0.184768268	-0.105380634	0.598593827	-0.041927888	0.684231723	-0.032397673
Brain-Stem	0.141423171	0.116771652	0.129627426	-0.120324229	0.826236188	-0.017491291	0.331208446	-0.077309381	0.406019165	-0.066136544	0.503843202	0.05322586	0.716959074	0.028880654	0.15624498	-0.112614159	0.167122174	-0.109748262	0.197103775	-0.102506253
Left-Hippocampus	0.689166327	0.031863525	0.819828099	-0.018147295	0.219792854	-0.097542414	0.803315562	-0.019843448	0.478121522	-0.05647526	0.767759387	-0.023527305	0.692653257	-0.031486937	0.380985662	-0.069722675	0.221189766	-0.097249016	0.225370749	-0.096378653
Left-Amygdala	0.717212194	0.028853678	0.886717135	-0.011351043	0.465949759	-0.058045717	0.924588778	-0.007542173	0.340550487	-0.075833469	0.711828378	-0.029428175	0.896807802	0.010334036	0.426749503	-0.063264854	0.26917824	-0.087874413	0.26705561	-0.088263508
CSF	0.875546227	0.012479072	0.968134787	-0.003183096	0.264995068	0.088643243	0.11267303	0.125895032	0.357586816	-0.073206607	0.384232548	0.069249697	0.163904467	-0.110581164	0.607632444	-0.040895919	0.18598823	-0.105090228	0.231472232	-0.095128749
Left-Accumbens-area	6.85E-08	0.410762097	3.06E-06	-0.359340257	0.373410982	-0.070835719	0.80389453	0.019783831	0.00480585	-0.221876349	0.657349664	0.035333796	0.851816286	0.014883836	3.90E-10	-0.469172422	3.61E-06	-0.356916665	4.47E-06	-0.35369699
Left-VentralDC	0.590324591	0.042878161	0.831101423	-0.016994017	0.488452574	-0.055159217	0.388849886	-0.068581233	0.802235267	-0.019954718	0.501815278	0.053478808	0.089895803	-0.134521064	0.020531823	-0.183019553	0.170976173	-0.108766217	0.192020798	-0.103674329
Left-vessel	0.807028027	0.019461357	0.642835559	-0.036938809	0.666051956	0.034378285	0.030978709	-0.170638226	0.925751179	-0.00742558	0.181218881	-0.106233625	0.297469067	-0.082875563	0.592350946	-0.042644744	0.285553335	0.084940373	0.254232369	0.090660238
Left-choroid-plexus	0.054405006	-0.152379244	0.009451999	0.204602169	0.052007729	0.153903393	0.603701047	-0.041343934	0.816089061	-0.018530625	0.326707945	-0.07802991	0.118214932	-0.124006543	0.042059868	0.160929723	0.050587365	0.154834106	0.048384683	0.156321281
Right-Lateral-Ventricle	0.002074918	-0.241714521	0.000323941	0.280702706	0.047779754	0.156739551	0.796094597	-0.020587943	0.556666358	-0.046811241	0.056444029	-0.15112595	0.659136738	-0.035137168	0.113072664	0.125756458	0.018665208	0.185788591	0.013748325	0.194440196
Right-Inf-Lat-Vent	0.002288127	-0.239485499	0.000455938	0.273952463	0.958424652	0.004153835	0.44062608	-0.061387483	0.772159619	0.023068861	0.642866659	-0.036935354	0.267993021	-0.088091415	0.042299603	0.160744804	0.018514843	0.186021947	0.013285307	0.195388731
Right-Cerebellum-White-Matter	0.38715572	-0.068825942	0.917313858	0.008272246	0.121637386	0.122874415	0.943944527	-0.005602617	0.410807366	0.065465762	0.012601597	-0.196843719	0.000596614	-0.26851761	0.067059724	0.145145292	0.020996692	0.182363917	0.023122933	0.179515959
Right-Cerebellum-Cortex	0.127883432	0.120870298	0.014452116	-0.193050599	0.694950492	-0.031239217	0.494226799	-0.054430138	0.061687795	0.148066156	0.09485016	-0.132508753	0.006387798	-0.214764772	0.552574617	-0.047296991	0.935948742	0.006403376	0.869682394	0.013072175
Right-Thalamus	0.028458145	0.173253224	0.025398052	-0.176708002	0.071154384	-0.143044562	0.274705368	-0.086870928	0.040878449	-0.16185413	0.1418167	-0.116657096	0.144758755	0.115808231	0.022940088	-0.179751798	0.015475935	-0.191131125	0.016345093	-0.18958663
Right-Caudate	0.913734883	0.008631662	0.977087824	-0.002288464	0.774632832	0.022811518	0.400212985	-0.066956245	0.791633386	-0.02104879	0.024017352	-0.178384912	0.760733904	-0.024260876	0.79495844	-0.020705244	0.362770356	-0.072422946	0.377845851	-0.070182393
Right-Putamen	0.030157619	-0.171469519	0.010087921	0.202868863	0.995054493	-0.000493892	0.196368572	0.10267384	0.042424396	-0.160648893	0.041933854	0.161027279	0.23536344	0.094343692	0.776619238	0.022604999	0.856913366	-0.014366244	0.918564134	-0.008146728
Right-Pallidum	0.944859872	-0.005510984	0.706914905	0.029953809	0.042562898	0.160542721	0.994927405	-0.000506584	0.368633883	-0.071544807	0.417457903	-0.064541665	0.096473035	0.131867755	0.190075485	-0.104127319	0.069129649	-0.144070678	0.081733926	-0.138038178
Right-Hippocampus	0.013984823	0.193966443	0.077496202	-0.139976854	0.185169151	-0.105285051	0.782687866	0.021974993	0.215559054	-0.098439834	0.034152161	0.167591741	0.621110638	-0.03936955	1.47E-05	-0.335273598	0.047993832	-0.156591028	0.053390488	-0.153017338
Right-Amygdala	0.00523782	0.219747819	0.022747023	-0.180002579	0.270215593	-0.087685016	0.881956147	0.011831515	0.023513053	-0.179018085	0.490981871	0.054839296	0.276645707	-0.086521892	0.000419059	-0.275634271	0.080746593	-0.138482504	0.095434326	-0.132277026
Right-Accumbens-area	0.006191819	0.215554123	0.005176028	-0.220042441	0.381614552	-0.069630873	0.4501914	0.060112895	0.689355406	-0.031843086	0.354296496	0.073707724	0.123346348	0.122318317	0.083436125	-0.137282168	0.068525906	-0.144381377	0.060253291	-0.148881281
Right-VentralDC	0.123368261	0.122311225	0.077882041	-0.139796854	0.395807047	0.067582998	0.236502526	0.094115605	0.122066346	-0.122734265	0.52367948	0.050778943	0.696575626	-0.031064153	0.00682685	-0.213071906	0.011275084	-0.199876103	0.013780465	-0.194375397
Right-vessel	0.554823993	0.047029742	0.556648659	-0.046813338	0.507113134	-0.05281911	0.934912623	-0.006507187	0.307092848	-0.081247569	0.030312754	0.171310993	0.824026382	0.017717377	0.1079913	-0.127547766	0.81819653	0.018314513	0.753892006	0.024977241
Right-choroid-plexus	0.10350455	-0.129185256	0.072169392	0.142539065	0.396843188	-0.067435232	0.75518974	-0.024841212	0.996837615	0.000315816	0.731578625	0.027327819	0.230342086	-0.095358495	0.556918843	0.046781324	0.358847888	0.073015307	0.300046127	0.082436254
Optic-Chiasm	0.227459811	0.095948045	0.456870144	-0.059231944	0.224970428	0.096461491	0.054787423	0.152141269	0.977419486	-0.002255329	0.373600871	0.070807648	0.996608638	-0.000338683	0.036764446	-0.165258966	0.928916467	-0.00710817	0.980371851	-0.001960385
CC_Posterior	0.000775726	0.263100498	0.001263494	-0.252721996	0.659995923	-0.035042709	0.567541497	-0.045528487	0.842891168	0.015791666	0.688898754	0.031892452	0.582437716	0.043790165	0.000218343	-0.2882875	0.000116081	-0.300008982	0.000149094	-0.295425302
CC_Mid_Posterior	0.411956164	0.065305512	0.39778264	-0.067301454	0.233162699	-0.094786565	0.870491867	0.012990258	0.228042913	-0.095828352	0.637371525	0.037546875	0.18190222	0.106068457	0.045400572	-0.158428636	0.273402559	-0.08710622	0.322564464	-0.078698949
CC_Central	0.278040053	-0.08627209	0.171311354	0.108681589	0.295248361	-0.083256151	0.782816473	-0.021961657	0.192990023	-0.103449879	0.751604915	0.025217149	0.209603705	0.099723712	0.291026728	-0.083984934	0.385587156	-0.069053086	0.429831138	-0.062844948
CC_Mid_Anterior	0.741256213	0.026305568	0.934586686	-0.006539845	0.974166271	-0.002580363	0.79482326	-0.020719203	0.782789628	-0.02196444	0.625198668	-0.038909436	0.138631777	0.117591276	0.126995666	-0.121150475	0.021622716	-0.181500511	0.024838009	-0.177378534
CC_Anterior	0.013093074	0.19579106	0.013436131	-0.195076619	0.390224928	-0.068383092	0.62716193	0.038688925	0.294078744	-0.083457366	0.010954239	0.20065649	0.043373906	0.15992677	0.000460298	-0.273762016	0.033602513	-0.168101711	0.0403608	-0.162266246
lh_G_and_S_frontomargin	0.444150096	0.060916103	0.62589489	-0.038831204	0.202029245	-0.101395031	0.537264279	-0.049130341	0.71945914	-0.028614351	0.598806715	0.041903502	0.67927699	-0.032935455	0.273292079	-0.087126208	0.757609895	-0.024587723	0.767651207	-0.023538586
rh_G_and_S_frontomargin	0.057324527	0.150596266	0.106429804	-0.128111483	0.445942953	-0.060677099	0.013162218	0.195645755	0.401254329	-0.066808714	0.076062808	0.140651955	0.377731268	0.070199214	0.030953625	-0.170663343	0.048543458	-0.15621222	0.041812474	-0.161121479
lh_G_and_S_occipital_inf	0.26269208	0.08907005	0.152643307	-0.113596066	0.24975636	-0.091516377	2.76E-14	0.554615226	0.538327008	-0.049002257	0.769919846	-0.023302119	0.28868931	-0.084391475	0.811825566	-0.018968244	0.982427845	-0.001755005	0.967952497	0.003201315
rh_G_and_S_occipital_inf	0.023673174	0.178815791	0.138048356	-0.117764171	0.930626074	-0.00693678	0.009760183	0.203749717	0.040748849	-0.161956896	0.767666043	-0.023537039	0.752721292	-0.025100017	0.000399789	-0.276568299	0.118349263	-0.123961631	0.136012826	-0.118371796
lh_G_and_S_paracentral	0.586132791	0.043362181	0.785756789	-0.021656917	0.313165791	-0.080237424	0.471379804	-0.057342374	0.758170043	-0.024529088	0.632317278	-0.038111275	0.155860961	-0.112718036	0.881321983	-0.011895546	0.723822255	-0.028150354	0.709857895	-0.02963882
rh_G_and_S_paracentral	0.242582176	-0.09291105	0.175860679	0.107544901	0.083061823	-0.13744734	0.407632636	-0.065909993	0.675067775	0.033393491	0.515065634	0.051835539	0.124811405	0.12184631	0.178795934	0.106822987	0.304764894	-0.081638259	0.264196449	-0.088790961
lh_G_and_S_subcentral	0.003451642	0.229888888	0.004609197	-0.222902714	0.693540347	-0.031391243	0.600059595	0.041760066	0.9317814	-0.006820975	0.380573038	-0.069782958	0.874629548	-0.012571744	0.003435275	-0.230002031	0.107620706	-0.127680973	0.117090104	-0.124384185
rh_G_and_S_subcentral	0.572354164	-0.044964555	0.637781565	0.037501169	0.771231132	0.023165533	0.857296273	-0.014327386	0.243739279	0.092684187	0.426601371	-0.063285083	0.893080193	-0.010709528	0.658412346	-0.035216845	0.197553383	-0.10240399	0.228065709	-0.095823677
lh_G_and_S_transv_frontopol	0.287033851	-0.084680735	0.307603379	0.081162149	0.327303223	0.077934242	0.243717528	-0.092688444	0.487560472	0.055272266	0.830941569	0.017010345	0.2508308	-0.091309905	0.989672731	0.001031374	0.623361958	0.039116001	0.55913804	0.046518652
rh_G_and_S_transv_frontopol	0.472632193	-0.057180784	0.476859139	0.056637118	0.938149423	-0.006182923	0.828222404	-0.0172882	0.238349595	-0.093747382	0.877948131	-0.012236328	0.10330622	-0.129258918	0.247327198	-0.09198546	0.465090868	-0.058157378	0.516576891	-0.051649514
lh_G_and_S_cingul-Ant	0.255528949	-0.090414181	0.255260761	0.090465006	0.441248094	-0.061304126	0.236846246	-0.09404693	0.603261524	0.041394101	0.979348446	0.002062621	0.198424245	-0.102206392	0.519495075	0.051291094	0.203774845	0.101005911	0.195169543	0.102948134
rh_G_and_S_cingul-Ant	0.59434407	0.042415508	0.6688308	-0.034074204	0.408152407	0.065837124	0.351311912	0.074164802	0.467452412	-0.057850633	0.856950131	0.014362513	0.055595717	-0.151642754	0.341281431	-0.075719082	0.97175454	-0.002821351	0.956715487	0.004324762
lh_G_and_S_cingul-Mid-Ant	0.456128812	-0.059329372	0.483053456	0.055845107	0.962986544	0.003697708	0.212167095	-0.099167928	0.020612566	-0.182904761	0.469597386	-0.057572755	0.631440803	-0.038209342	0.974298431	-0.002567158	0.960257244	0.003970585	0.972081767	0.002788652
rh_G_and_S_cingul-Mid-Ant	0.009541417	-0.204352336	0.015950255	0.190279163	0.01048873	-0.201825294	0.848212526	0.01525016	0.976535151	-0.00234368	0.765979825	-0.02371293	0.545694437	-0.048117732	0.098933398	0.130912072	0.247434074	0.091964755	0.239596289	0.093499973
lh_G_and_S_cingul-Mid-Post	0.002494432	0.237501342	0.009486727	-0.204504892	0.118524782	-0.123903007	0.31465489	0.079991691	0.70553209	-0.030101973	0.968114012	0.003185173	0.389147243	0.068538349	0.000502694	-0.271992385	0.047442178	-0.156974882	0.055540009	-0.151676919
rh_G_and_S_cingul-Mid-Post	0.698366727	0.030871382	0.731979588	-0.027285378	0.225624066	-0.096326288	0.392857879	-0.068004857	0.257382633	-0.090063889	0.927888998	0.00721119	0.106868195	0.127952568	0.797873478	-0.020404374	0.792642077	0.020944531	0.733952788	0.027076628
lh_G_cingul-Post-dorsal	0.116467403	0.12459446	0.14836881	-0.114784333	0.180576407	-0.106389334	0.634419972	-0.037876241	0.301686359	-0.082157941	0.001378094	0.250829845	0.008325327	0.207943455	0.348747921	-0.074559417	0.050611705	-0.154817975	0.043150267	-0.160095651
rh_G_cingul-Post-dorsal	0.053991505	0.152638123	0.054189644	-0.152513871	0.282657889	-0.085450766	0.506820448	0.052855461	0.550619474	-0.047529711	8.60E-06	0.34370184	0.03139648	0.170222433	0.045380282	-0.158443355	0.011182597	-0.200099034	0.009041214	-0.205777437
lh_G_cingul-Post-ventral	0.603725648	0.041341126	0.588711622	-0.043064221	0.301559759	0.082179386	0.003023835	0.233019088	0.386321947	-0.068946611	0.001034523	0.257026614	0.617950053	0.039726174	0.171759755	-0.108568566	0.884091285	-0.011615989	0.925036124	-0.007497301
rh_G_cingul-Post-ventral	0.009166617	0.205413736	0.014624565	-0.192719145	0.835447642	-0.016550346	0.868883971	-0.013152988	0.212960134	-0.098996959	0.531191528	-0.049864687	0.238380115	-0.093741314	0.025280585	-0.176847586	0.358914132	-0.07300527	0.380968398	-0.069725197
lh_G_cuneus	0.006694183	0.213572956	0.006780307	-0.213246691	0.209580574	-0.099728749	0.207974133	0.100079568	0.251782318	-0.091127565	0.732220163	-0.027259917	0.68029036	0.032825345	0.004245341	-0.224909965	0.184932096	-0.105341554	0.177693671	-0.107093052
rh_G_cuneus	0.00412359	0.225616219	0.01178452	-0.198676237	0.295380806	-0.0832334	0.937152195	0.006282814	0.228809825	-0.095671257	0.489599531	0.055014033	0.763991564	-0.023920475	0.014941936	-0.192117963	0.249020454	-0.09165815	0.271049978	-0.087533035
lh_G_front_inf-Opercular	0.398621429	0.06718217	0.253297169	-0.090838251	0.359823448	-0.072867606	0.137606508	0.117895482	0.69490627	-0.031243982	0.112699566	-0.125885819	0.967997958	-0.003196772	0.937763486	-0.006221581	0.926220548	-0.007378505	0.915489213	-0.008455464
rh_G_front_inf-Opercular	0.709448495	0.029682611	0.769187044	-0.023378479	0.021023233	0.182326864	0.754001209	-0.024965791	0.805473413	0.019621305	0.357127434	0.073276397	0.643277188	0.036889755	0.976468769	-0.002350312	0.724170908	0.028113317	0.719657804	0.028593203
lh_G_front_inf-Orbital	0.799529056	-0.020233626	0.928270785	0.007172909	0.418399103	-0.064411583	0.47848438	-0.056428778	0.628208607	0.038571484	0.841393359	0.015944214	0.034544562	0.1672319	0.132482264	0.119442407	0.729587896	0.02753865	0.805468788	0.019621781
rh_G_front_inf-Orbital	0.062151986	0.147805719	0.101038075	-0.130109349	0.688068324	-0.031982255	0.415635543	-0.064794021	0.507553868	-0.052764391	0.252117995	0.091063352	0.775738497	-0.022696548	0.000256281	-0.285233071	0.005687828	-0.217691373	0.0071712	-0.211810704
lh_G_front_inf-Triangul	0.549842092	0.047622355	0.464283338	-0.058262467	0.258533068	-0.089847362	0.573382922	0.044844299	0.858880108	0.01416669	0.395736378	-0.067593085	0.515504069	-0.051781542	0.274319201	-0.086940593	0.136380303	-0.118261589	0.128272885	-0.12074786
rh_G_front_inf-Triangul	0.42009986	-0.064176953	0.50544267	0.053026729	0.961558741	0.003840455	0.093458048	0.133065576	0.057814417	0.150304458	0.401659067	0.066751435	0.706196277	0.030030795	0.645454041	-0.036648167	0.856801828	-0.014377564	0.84162877	-0.015920234
lh_G_front_middle	0.000693656	0.265421695	0.002617518	-0.236387305	0.266957594	-0.088281526	0.954516191	0.004544735	0.792820095	-0.020926135	0.441459992	0.061275744	0.19364544	0.103298565	0.00028179	-0.283407445	0.011355501	-0.199683571	0.0125509	-0.196954343
rh_G_front_middle	0.940556043	0.005941893	0.950326574	-0.004963875	0.425113931	-0.06348843	0.297017113	0.082952867	0.786324384	0.021598127	0.272084441	0.08734505	0.509237568	0.052555581	0.758460137	-0.024498727	0.12776818	-0.120906586	0.133307249	-0.119190298
lh_G_front_sup	0.448053152	0.060396483	0.48411497	-0.055709932	0.744445266	0.025969651	0.548540628	0.047777598	0.000870166	-0.260693881	0.684839496	-0.032331807	0.551284128	0.047450552	0.230569343	-0.095312232	0.836905762	-0.016401612	0.85423969	-0.014637671
rh_G_front_sup	0.001688037	0.246352522	0.007459277	-0.210796316	0.807771807	-0.01938486	0.852670797	-0.01479702	0.185530711	-0.105198974	0.259148199	0.089731858	0.16451448	0.110422331	0.001784741	-0.245108935	0.024262564	-0.178081154	0.024443896	-0.177858218
lh_G_Ins_lg_and_S_cent_ins	0.157497118	-0.112276782	0.075656158	0.14084535	0.40162201	-0.066756677	0.096600458	0.131817789	0.825445293	-0.017572192	0.109957768	0.12684687	0.203590943	0.101046792	0.966874596	0.00330905	0.786550188	-0.021574742	0.808232677	-0.019337469
rh_G_Ins_lg_and_S_cent_ins	0.268179767	0.08805718	0.367330906	-0.071739194	0.625694493	-0.038853718	0.034451671	0.167316769	0.353083352	-0.07389322	0.219355633	0.097634517	0.541040797	0.048675751	0.328358072	-0.07776499	0.194256373	-0.103157856	0.202002536	-0.101401004
lh_G_insular_short	0.028066816	0.173676779	0.065562241	-0.145939704	0.995497856	-0.000449614	0.036006196	0.165921265	0.303454224	-0.081859086	0.126825036	0.121204499	0.110808187	0.126546797	3.27E-05	-0.322138465	4.12E-05	-0.318194937	3.87E-05	-0.319257422
rh_G_insular_short	0.320833956	0.078980012	0.501608005	-0.053504692	0.468108583	-0.057765553	0.978954434	-0.002101982	0.032259148	-0.169378513	0.940086868	0.005988878	0.137599324	0.11789762	0.105027078	-0.128623447	0.126671986	-0.121253004	0.128668592	-0.120623748
lh_G_occipital_middle	0.200677735	0.101697973	0.178578623	-0.106876133	0.876409695	0.012391794	0.995702655	-0.000429162	0.288619867	-0.084403586	0.455033717	-0.059473455	0.543072045	-0.048431894	0.690681351	-0.031699816	0.720774085	0.028474412	0.681798359	0.032661604
rh_G_occipital_middle	0.000150764	0.29521957	0.000155086	-0.29469669	0.660472155	0.034990374	0.939653482	-0.00603228	0.019215837	-0.184947725	0.936365092	-0.006361665	0.129042051	-0.120506884	0.003071325	-0.232652548	0.20069626	-0.101693811	0.19441486	-0.103121406
lh_G_occipital_sup	0.352337117	-0.074007522	0.423764507	0.063673265	0.301186225	0.082242697	0.776707785	-0.022595797	0.426845535	0.063251742	0.102014695	-0.129741344	0.302260295	-0.082060792	0.32908423	0.077648679	0.368062202	0.071630042	0.378671884	0.070061224
rh_G_occipital_sup	0.76004864	0.024332536	0.713418335	-0.029258357	0.819822975	0.01814782	0.073094211	0.142083481	0.999106937	8.92E-05	0.839668541	0.016119954	0.833703197	0.016728361	0.571363306	0.045080477	0.675809632	0.033312685	0.748235563	0.025570997
lh_G_oc-temp_lat-fusifor	0.805712896	0.019596661	0.820199006	-0.018109292	0.323909975	0.078481088	0.771972757	0.023088314	0.335003066	-0.076706722	0.107323729	-0.127787979	0.176801818	0.10731247	0.807649945	-0.019397392	0.573790747	-0.044796655	0.581345948	-0.04391686
rh_G_oc-temp_lat-fusifor	0.619341879	0.039569031	0.533777753	-0.049551437	0.172258897	-0.10844301	0.75899851	-0.02444239	0.311053328	-0.080587337	0.973540569	0.002642883	0.337589159	0.076298494	0.687609612	-0.032031878	0.371453899	-0.07112554	0.348930379	-0.074531276
lh_G_oc-temp_med-Lingual	0.198455639	0.10219928	0.126038281	-0.121454321	0.060400832	-0.148796714	0.462045834	0.058554173	0.482617795	-0.055900631	0.702144396	-0.030465389	0.685153698	0.032297764	0.1308004	-0.119960124	0.849918045	-0.015076754	0.929478379	-0.007051834
rh_G_oc-temp_med-Lingual	0.494823668	-0.054355034	0.81118972	0.019033557	0.477956858	0.056496359	0.149394295	-0.114496924	0.264304429	0.08877097	0.247613311	-0.091930045	0.414082351	0.065009614	0.056132682	0.151314878	0.039215658	0.163193945	0.044303191	0.159232726
lh_G_oc-temp_med-Parahip	0.01446511	0.193025504	0.025293601	-0.176832092	0.000872384	-0.260640299	0.809950173	0.019160918	0.164029711	-0.110548517	0.110961209	0.126492994	0.436507987	0.061941049	0.017217589	-0.188106485	0.165733375	-0.110106273	0.158386487	-0.11203837
rh_G_oc-temp_med-Parahip	0.578214584	0.044280853	0.629941959	-0.038377178	0.617200604	-0.039810853	0.460895269	-0.058704477	0.480025946	-0.056231518	0.556771981	0.046798725	0.948892339	0.00510739	0.510511459	-0.052397833	0.057922753	-0.150240201	0.055666689	-0.151599269
lh_G_orbital	0.203865135	0.10098585	0.149448347	-0.114481816	0.063718846	-0.14693823	0.832121592	-0.01688983	0.188262202	-0.104552621	0.548817569	0.047744549	0.010850709	0.200912597	0.080679589	-0.138512816	0.037378806	-0.164730749	0.036003819	-0.165923359
rh_G_orbital	0.142378152	0.116494075	0.219106191	-0.097687122	0.607608846	0.040898605	0.106198964	0.128195369	0.248675011	-0.091724799	0.300257206	-0.082400382	0.089454005	-0.134704763	0.018085472	-0.186697464	0.152946583	-0.113512717	0.206212107	-0.100466609
lh_G_pariet_inf-Angular	0.009295275	0.205045133	0.041836694	-0.161102664	0.42975234	-0.062855663	0.182220662	0.105991643	0.067135332	-0.145105567	0.827624457	0.017349329	0.645112844	0.036686011	0.000120382	-0.299347431	0.031078894	-0.170538084	0.038290766	-0.163959998
rh_G_pariet_inf-Angular	0.502179912	-0.053433287	0.28909904	0.084320053	0.8172377	0.018412821	0.408681831	-0.065762957	0.587064013	0.043254518	0.124699115	-0.121882336	0.857118239	0.014345453	0.776112529	-0.022657665	0.553727819	-0.047159913	0.58901939	-0.043028701
lh_G_pariet_inf-Supramar	0.144331322	0.115930739	0.163559652	-0.11067114	0.979386351	-0.002058834	0.945600294	0.005436868	0.259887634	-0.089593261	0.188801257	0.104425875	0.596676968	0.042147635	0.095900446	-0.132092931	0.796129481	-0.020584343	0.789857827	-0.0212324
rh_G_pariet_inf-Supramar	0.41312691	-0.065142471	0.355733498	0.073488512	0.296328034	-0.083070879	0.159530263	0.111733231	0.707183009	-0.029925095	0.781043352	-0.02214558	0.207651505	-0.100150258	0.764725958	-0.023843797	0.756011578	-0.024755105	0.821782243	-0.017947119
lh_G_parietal_sup	0.014210622	0.193520616	0.03383786	-0.167882494	0.625029053	-0.038928501	0.216385633	0.098263648	0.095688207	-0.132176667	0.182297447	-0.105973136	0.655064245	0.035585566	0.00091805	-0.259564016	0.014017589	-0.193901361	0.016904746	-0.188629547
rh_G_parietal_sup	0.927575868	0.007242589	0.954362742	0.004560084	0.708705871	0.029762067	0.432381843	0.062498695	0.262945973	-0.089022871	0.253480256	0.090803365	0.692960229	-0.031453817	0.339780638	-0.075954112	0.718732407	-0.028691728	0.699064024	-0.030796383
lh_G_postcentral	0.034998632	0.1668198	0.022122542	-0.180826497	0.52201956	-0.050981859	0.70872583	-0.029759931	0.7866747	-0.021561847	0.227131797	-0.096015471	0.146121696	-0.115419418	0.007638306	-0.210183314	0.001266352	-0.252672938	0.001463168	-0.249516028
rh_G_postcentral	0.786525741	0.021577273	0.857621963	-0.014294337	0.595801817	-0.042248068	0.605656598	0.041120922	0.144084684	-0.116001554	0.613227732	-0.040260492	0.492163545	-0.054690131	0.393230415	-0.067951464	0.636120464	-0.037686404	0.656980407	-0.035374451
lh_G_precentral	2.08E-05	0.329573512	0.000195624	-0.290362539	0.022482395	-0.180349312	0.208132432	0.100044912	0.001365265	-0.251034351	0.990246386	0.00097408	0.451925782	-0.059883425	5.74E-07	-0.383086609	7.12E-07	-0.380130825	1.35E-06	-0.371148525
rh_G_precentral	0.228267531	0.095782302	0.290432677	-0.084088049	0.771136845	0.023175352	0.735538942	0.026908958	0.752254579	-0.025148979	0.681516918	-0.032692153	0.358031182	0.07313915	0.511132988	-0.052320942	0.738094965	-0.026639013	0.746457996	-0.025757878
lh_G_precuneus	8.28E-05	0.306075094	0.000451814	-0.274134126	0.106715506	-0.128007859	0.916911854	-0.008312609	0.064723732	-0.146391022	0.870143793	-0.013025481	0.942069518	0.005790341	0.000164277	-0.2936285	0.009935889	-0.203274286	0.012541971	-0.196973867
rh_G_precuneus	0.003950767	0.226651614	0.007690998	-0.210005324	0.903578949	0.009652537	0.818205732	0.01831357	0.006667005	-0.21367669	0.604272552	-0.041278726	0.688936584	-0.031888362	0.028417334	-0.173297163	0.208192242	-0.100031823	0.23256867	-0.094906609
lh_G_rectus	0.38759235	-0.068762812	0.260211407	0.089532659	0.873510194	0.012684929	0.227882762	0.095861204	0.28100924	0.08574295	0.375856501	0.070474872	0.686532381	0.032148459	0.930867396	-0.00691259	0.438053984	-0.061732884	0.444757203	-0.060835109
rh_G_rectus	0.294969403	-0.083304093	0.217425882	0.098042598	0.902209003	-0.009790361	0.182097134	-0.106021428	0.511256616	-0.052305653	0.338300471	-0.076186559	0.167212528	-0.109725047	0.818537164	-0.018279595	0.873522767	-0.012683658	0.907622094	-0.009245942
lh_G_subcallosal	0.398986999	-0.067130229	0.326741077	0.078024583	0.887219756	-0.011300344	0.423619602	0.063693134	0.671968063	0.033731493	0.213180301	0.098949575	0.093043493	0.133232665	0.173786331	0.108060462	0.809657407	-0.019191007	0.766513533	-0.023657246
rh_G_subcallosal	0.426752001	0.063264513	0.491242439	-0.054806387	0.52356933	0.050792398	0.759238483	0.024417283	0.075030434	-0.14114458	0.250575988	0.091358816	0.188415613	0.104516523	0.949802517	-0.005016312	0.394702096	-0.067740833	0.353532533	-0.073824492
lh_G_temp_sup-G_T_transv	0.000418	0.275684536	0.001017471	-0.257381189	0.380381316	-0.069810981	0.955520859	-0.004444244	0.89805086	-0.010208871	0.960904894	0.003905829	0.532840251	0.049664902	0.180305186	-0.106455189	0.632404311	-0.03810154	0.577539022	-0.044359501
rh_G_temp_sup-G_T_transv	0.927217503	-0.007278525	0.665210311	0.034470481	0.585084013	-0.04348353	0.830358767	0.017069881	0.367967667	-0.071644144	0.011326897	0.199751917	0.157593131	0.112250995	0.734256601	-0.027044503	0.899544643	-0.010058493	0.857994928	-0.014256493
lh_G_temp_sup-Lateral	0.003380558	0.230383829	0.005601989	-0.218072132	0.067224998	-0.145058503	0.016252619	0.189747509	0.277622363	-0.086346832	0.244301764	-0.092574176	0.591698243	0.042719889	0.0006701	-0.266134698	0.102278116	-0.129642558	0.106885915	-0.127946155
rh_G_temp_sup-Lateral	0.30048699	0.08236135	0.462549655	-0.058488421	0.453434462	-0.059684218	0.540156601	-0.048782042	0.976654943	-0.002331712	0.207361788	-0.100213805	0.763428616	-0.023979268	0.093816442	-0.132921598	0.412997874	-0.065160427	0.442651803	-0.061116258
lh_G_temp_sup-Plan_polar	0.007549562	0.210485564	0.027893907	-0.173865536	0.068612386	-0.144336736	0.59921504	-0.04185674	0.013076125	-0.195826782	0.010439786	0.201950825	0.660993735	0.034933071	7.64E-06	-0.345533282	0.010062997	-0.202934956	0.011640606	-0.199010502
rh_G_temp_sup-Plan_polar	0.24580672	0.092280699	0.379475483	-0.0699435	0.542985051	-0.048442328	0.784879393	-0.021747819	0.788397275	0.02138352	0.006884773	0.212855857	0.265186925	0.088607801	0.073637455	-0.141818041	0.1094394	-0.127030669	0.127066672	-0.12112801
lh_G_temp_sup-Plan_tempo	0.173711943	0.108079035	0.169669859	-0.109097222	0.171790809	0.108560747	0.617816998	-0.039741204	0.865865942	0.013458578	0.655416714	-0.035546714	0.590964393	0.042804422	0.548526963	-0.047779229	0.715127958	-0.029075905	0.714744313	-0.029116834
rh_G_temp_sup-Plan_tempo	0.374663558	-0.070650716	0.421599987	0.063970461	0.117787257	-0.124149797	0.68558676	-0.032250853	0.381746546	-0.069611617	0.399990079	-0.066987855	0.349248373	-0.074482252	0.825459451	0.017570743	0.522512407	0.050921577	0.504909681	0.053093048
lh_G_temporal_inf	0.073932457	0.141674562	0.103305121	-0.129259326	0.125785112	-0.121534967	0.607935133	-0.040861479	0.619662271	-0.039532879	0.754010933	-0.024964772	0.387189195	0.0688211	0.07260737	-0.142322722	0.070207831	-0.143521271	0.06656648	-0.145405344
rh_G_temporal_inf	0.133167002	0.119233072	0.173898028	-0.108032585	0.276704661	-0.086511313	0.230860639	0.09525298	0.044596624	-0.159016101	0.357299392	-0.073250266	0.708504412	-0.029783626	0.045264159	-0.158527701	0.026092126	-0.175894362	0.035782077	-0.166119277
lh_G_temporal_middle	0.025772136	0.176267143	0.036815342	-0.165214926	0.02714045	-0.174699896	0.041465793	0.161391799	0.045323278	-0.158484737	0.352153888	-0.074035611	0.770207066	-0.023272196	0.027710828	-0.174066485	0.043023779	-0.160191494	0.048522464	-0.156226624
rh_G_temporal_middle	5.02E-05	0.31482242	0.000439096	-0.274704258	0.11520516	0.125023397	0.961489613	0.003847367	0.027611482	-0.174176004	0.441381228	-0.061286293	0.566644095	0.045633891	0.000406624	-0.2762323	0.100005616	-0.130501461	0.095504206	-0.132249381
lh_Lat_Fis-ant-Horizont	0.252868317	0.090920034	0.335357978	-0.076650579	0.327584706	-0.077889043	0.623883122	-0.039057362	0.02960283	-0.172042174	0.908718442	0.009135729	0.604738377	-0.041225596	0.048023774	-0.156570299	0.210335312	-0.099564594	0.191537826	-0.103786481
rh_Lat_Fis-ant-Horizont	0.484166806	0.055703335	0.60761552	-0.040897845	0.08036312	-0.138656256	0.77606836	0.022662257	0.159399035	-0.111768157	0.092712373	0.13336655	0.83330312	0.016769199	0.88986493	-0.011033598	0.333455481	-0.076951979	0.325964518	-0.078149546
lh_Lat_Fis-ant-Vertical	0.903973157	0.009612883	0.655641523	-0.035521938	0.986893482	-0.001308957	0.529174391	-0.050109539	0.397853348	0.067291393	0.235406125	-0.094335131	0.669376075	0.034014594	0.634181489	0.037902882	0.589550098	-0.042967471	0.588730252	-0.04306207
rh_Lat_Fis-ant-Vertical	0.667172889	-0.034255565	0.623268394	0.03912653	0.306753023	0.081304479	0.793983008	0.020805986	0.111799845	0.126199153	0.95863523	-0.004132777	0.566002528	-0.045709295	0.945077065	-0.005489243	0.614848396	-0.040076917	0.668439849	-0.034116955
lh_Lat_Fis-post	0.260111361	0.08955138	0.240187427	-0.093382975	0.150667428	-0.114142175	0.607306821	0.040932978	0.949592687	0.005037309	0.518521877	-0.05141051	0.905708143	0.009438386	0.056328861	-0.151195734	0.035564487	-0.166312526	0.038530365	-0.163760065
rh_Lat_Fis-post	0.429448112	-0.062897045	0.279661783	0.085982612	0.705607408	-0.0300939	0.927438668	-0.007256347	0.317698415	0.079491788	0.050304667	-0.155021929	0.670722438	-0.03386749	0.69635032	-0.031088414	0.262400544	-0.089124261	0.333761816	-0.076903374
lh_Pole_occipital	0.709655453	0.029660473	0.646372555	-0.03654633	0.779757359	0.022279047	0.026750199	0.175139862	0.279601396	-0.085993371	0.294350215	-0.083410616	0.200477399	-0.101743004	0.974299267	-0.002567075	0.4251055	-0.063489584	0.45053505	-0.060067388
rh_Pole_occipital	0.001403021	0.250437391	0.000667907	-0.266202227	0.520761445	-0.051135875	0.000865407	0.260809277	0.856380423	0.014420335	0.929408356	-0.007058854	0.253633489	-0.090774181	0.011542113	-0.199241368	0.165540951	-0.110156053	0.182664959	-0.105884635
lh_Pole_temporal	0.027772655	0.173998496	0.031752089	-0.169872196	0.079435352	-0.139079403	0.331945136	-0.077192036	0.337164751	-0.076365352	0.040977737	0.161775585	0.301567625	0.082178054	0.001263776	-0.252717145	0.018863165	-0.185483847	0.02195878	-0.181045871
rh_Pole_temporal	8.34E-05	0.305944112	0.000715481	-0.264780713	0.474067948	-0.056995823	0.633298118	0.038001598	0.024778726	-0.177450269	0.756341901	0.024720503	0.059602674	-0.149256242	0.001284558	-0.252362739	0.024863366	-0.177347896	0.029259058	-0.172401621
lh_S_calcarine	0.001395115	0.250561171	0.001712266	-0.246034965	0.772889228	0.022992919	0.529518156	-0.050067777	0.456023823	-0.059343177	0.185173052	-0.105284122	0.040587043	-0.162085584	0.003713716	-0.228140153	0.123772702	-0.122180511	0.123628027	-0.122227231
rh_S_calcarine	0.017143702	0.188229272	0.009724288	-0.203847773	0.494495054	0.054396378	0.466465149	0.057978767	0.304905669	-0.081614578	0.157850432	-0.112181949	0.878040436	0.012227002	0.189113078	-0.104352679	0.391374472	-0.068217767	0.394365451	-0.067788973
lh_S_central	0.006770582	0.213283346	0.015421134	-0.191231019	0.15734391	-0.112317954	0.813283085	-0.018818576	0.881596514	0.011867826	0.046427916	0.157690438	0.558501626	-0.046593928	0.007916905	-0.209254289	0.016144599	-0.189936446	0.018295416	-0.186365447
rh_S_central	0.179504413	0.106650051	0.329036243	-0.07765636	0.41856334	-0.064388901	0.636600539	-0.037632848	0.328215373	-0.077787866	0.619311288	-0.039572483	0.852053753	0.014859708	0.227994661	-0.095838248	0.008968472	-0.205990459	0.008815864	-0.206442377
lh_S_cingul-Marginalis	0.895260664	-0.010489855	0.621680715	0.03930531	0.014382194	-0.193185978	0.098432728	0.131105011	0.37313163	-0.070877031	0.724687442	0.028058458	0.713182932	0.029283491	0.144862131	-0.115778643	0.107382851	-0.127766657	0.125113693	-0.121749454
rh_S_cingul-Marginalis	0.953722168	-0.004624161	0.86114547	-0.013936945	0.072990047	0.142134559	0.564040997	-0.045940088	0.860026705	-0.014050392	0.042042777	-0.16094294	0.812847528	-0.018863295	0.255067244	0.090501702	0.146814243	0.115222905	0.149833932	0.114374165
lh_S_circular_insula_ant	0.451806715	-0.059899162	0.72403293	0.028127974	0.044663961	0.158966559	0.213637173	0.098851358	0.367491914	0.071715151	0.629212641	-0.038458906	0.001422441	0.250136023	0.318120366	0.079422728	0.985639943	-0.001434161	0.92492646	-0.007508301
rh_S_circular_insula_ant	0.596454907	-0.042173113	0.598168275	0.041976645	0.36910689	0.071474345	0.349547668	0.074436136	0.051759054	-0.154064806	0.940534414	0.005944059	0.271605705	0.087431987	0.325017178	-0.07830225	0.475306051	-0.056836569	0.525402986	-0.0505686
lh_S_circular_insula_inf	0.963022922	0.003694071	0.895082896	-0.010507762	0.28678229	-0.084724788	0.565096936	-0.045815799	0.779368692	0.022319397	0.788279091	0.021395751	0.098283047	0.131162844	0.682421106	0.032594025	0.420867871	-0.064071183	0.401129282	-0.066826418
rh_S_circular_insula_inf	0.089860378	0.134535767	0.10494307	-0.128654278	0.885056989	-0.011518536	0.763319599	0.023990655	0.091592261	-0.133822295	0.41905935	-0.064320432	0.652553979	0.035862514	0.036316436	-0.165648874	0.011981685	-0.198224064	0.012878185	-0.19624698
lh_S_circular_insula_sup	0.262266296	0.089149239	0.342576771	-0.075516753	0.474455734	0.056945919	0.144936303	0.115757424	0.162697927	0.110896621	0.77072312	0.023218441	0.21113897	0.099390261	0.417591771	-0.064523153	0.482727875	-0.055886599	0.425024037	-0.063500732
rh_S_circular_insula_sup	0.271718484	0.087411497	0.323725004	-0.078511003	0.931195262	0.006879725	0.658941334	-0.035158657	0.930015786	0.006997958	0.800989252	0.020083105	0.86960294	-0.013080217	0.388381027	-0.068648892	0.47702596	-0.056615716	0.47124127	-0.057360262
lh_S_collat_transv_ant	0.22870706	0.095692285	0.238484407	-0.093720584	0.382200672	-0.069545397	0.921575651	0.007844475	0.990274178	0.000971305	0.692692672	0.031482684	0.644459768	0.03675847	0.121291936	-0.122987559	0.16086552	-0.111379075	0.160825706	-0.111389603
rh_S_collat_transv_ant	0.251907216	0.091103666	0.402285212	-0.066662889	0.937225688	0.006275452	0.131346524	0.119791457	0.181891553	-0.106071032	0.350388627	0.074306693	0.041946835	-0.161017218	0.144840741	-0.115784764	0.614006862	-0.040172212	0.640635842	-0.037183346
lh_S_collat_transv_post	0.58619865	0.043354564	0.699568268	-0.030742164	0.059601318	-0.149257027	0.436366041	-0.061960183	0.313598342	-0.080165966	0.178085093	0.106997009	0.725785014	0.027941933	0.542444644	-0.048507167	0.609612693	-0.04067074	0.541456092	-0.048625857
rh_S_collat_transv_post	0.545571836	0.048132403	0.780467872	-0.022205299	0.303865594	-0.081789709	0.653826611	0.035722056	0.137267691	-0.117996393	0.304014142	0.081764672	0.088622059	-0.13505266	0.233552443	-0.094707921	0.74589653	0.025816935	0.714458221	0.029147362
lh_S_front_inf	0.478013131	0.056489148	0.345298802	-0.075093152	0.152983921	0.113502464	0.473722506	-0.057040297	0.286157698	-0.084834277	0.641412458	0.037096972	0.031928491	-0.169699693	0.800520167	-0.020131452	0.206220249	0.100464815	0.189113282	0.104352631
rh_S_front_inf	0.981495583	0.00184813	0.691180124	-0.031645949	0.420438601	0.064130288	0.663828688	-0.034621928	0.588173189	-0.043126382	0.32023343	-0.079077777	0.90982555	-0.009024454	0.840057778	-0.016080288	0.342281112	0.075562892	0.304300912	0.081716361
lh_S_front_middle	0.987609081	0.001237483	0.948182291	0.005178446	0.682485338	-0.032587056	0.253323048	-0.090833319	0.35999161	-0.072842171	0.74974286	0.02541264	0.030796666	0.170820901	0.07801297	-0.139735937	0.043353554	-0.159942109	0.051354084	-0.154329051
rh_S_front_middle	0.518149113	0.05145628	0.327731864	-0.077865424	0.921285482	0.007873593	0.077779921	0.139844424	0.342075511	-0.075594991	0.923762565	-0.007625055	0.059242998	-0.149464973	0.42834176	-0.063047674	0.641455401	-0.037092197	0.697685826	-0.030944644
lh_S_front_sup	0.219763678	0.097548556	0.292605325	-0.083711602	0.960873352	-0.003908982	0.453125032	-0.059725045	0.148681732	-0.114696472	0.26927991	0.087855828	0.514563111	0.051897458	0.016287661	-0.189686452	0.161444544	-0.111226182	0.166646757	-0.109870566
rh_S_front_sup	0.332018616	0.077180341	0.515284616	-0.051808566	0.427863688	-0.063112833	0.94237985	-0.005759269	0.113852888	-0.125487009	0.885959007	0.011427525	0.366853826	0.071810475	0.584414399	-0.04356106	0.968210579	0.003175521	0.998627603	0.000137056
lh_S_interm_prim-Jensen	0.730036329	-0.027491142	0.430408997	0.062766401	0.425892263	-0.063381973	0.78843231	0.021379894	0.583947503	-0.043615142	0.01011594	0.202794731	0.168781856	0.109323314	0.66464062	-0.034532913	0.519512131	-0.051289002	0.525337132	-0.050576631
rh_S_interm_prim-Jensen	0.409011363	0.065716822	0.35959348	-0.072902401	0.493564336	-0.054513553	0.351315676	-0.074164224	0.401220349	0.066813524	0.356628897	0.0733522	0.583569215	-0.043658976	0.811850785	-0.018965653	0.893133428	-0.010704164	0.929667925	-0.007032831
lh_S_intrapariet_and_P_trans	0.171949316	0.108520852	0.24499348	-0.092439131	0.27828791	0.086227774	0.842287089	-0.015853183	0.571247356	-0.045094048	0.005641162	-0.217897727	0.228834548	-0.095666198	0.149657633	-0.11442336	0.630293027	0.038337851	0.579792472	0.044097324
rh_S_intrapariet_and_P_trans	0.117743901	0.124164342	0.096125332	-0.132004366	0.348491695	0.074598953	0.499402641	0.053780442	0.191570725	-0.103778835	0.01036979	-0.202131252	0.249210946	-0.091621424	0.008110883	-0.208624419	0.072834457	-0.142210966	0.087632596	-0.135469836
lh_S_oc_middle_and_Lunatus	0.365059286	0.072079112	0.69034964	-0.031735649	0.500177963	-0.053683426	0.366553898	0.071855317	0.33592516	-0.076560935	0.635167675	-0.037792744	0.908401179	-0.009167621	0.402635106	-0.066613444	0.36020125	0.072810473	0.363653845	0.072290073
rh_S_oc_middle_and_Lunatus	0.479892147	0.056248625	0.815986923	-0.018541103	0.888061329	-0.011215464	0.325307724	0.078255386	0.65707862	-0.035363637	0.371233109	0.071158295	0.521550136	0.051039303	0.166464999	-0.109917394	0.253984924	-0.090707294	0.290325105	-0.084106736
lh_S_oc_sup_and_transversal	0.460866004	0.058708303	0.344165935	-0.075269191	0.788345423	-0.021388886	0.343813995	0.075323954	0.239493415	-0.093520354	0.928968035	-0.007103	0.625719229	-0.038850939	0.593479842	-0.042514863	0.800171035	0.02016744	0.788874233	0.021334162
rh_S_oc_sup_and_transversal	0.323946562	0.078475172	0.348673311	-0.074570928	0.430404733	0.062766981	0.838501128	0.016238944	0.463888456	0.058313891	0.177841157	-0.107056845	0.908736701	-0.009133894	0.304701529	-0.08164892	0.496300516	-0.054169406	0.497031189	-0.054077675
lh_S_occipital_ant	0.694075077	-0.031333581	0.640099627	0.037243009	0.53995928	0.048805775	0.852044132	-0.014860686	0.057104779	0.150727829	0.693855136	-0.031357296	0.393331549	0.067936974	0.510716789	0.052372425	0.645069167	0.036690856	0.637392739	0.03754451
rh_S_occipital_ant	0.807605204	-0.019401993	0.759576623	0.024381908	0.976034026	-0.002393748	0.992571278	0.000741889	0.190710879	0.103978989	0.999660282	3.39E-05	0.533472809	0.049588333	0.652324581	0.035887844	0.537284576	0.049127893	0.539120395	0.048906717
lh_S_oc-temp_lat	0.056185381	0.151282839	0.142720383	-0.116394945	0.570625177	-0.045166893	0.876703256	-0.012362125	0.347314929	-0.07478076	0.428985023	0.062960067	0.401955429	-0.066709515	0.019356234	-0.184736666	0.597578042	-0.042044297	0.628716562	-0.038514519
rh_S_oc-temp_lat	0.269391005	0.087835527	0.334296179	-0.076818658	0.809023368	0.019256178	0.503234664	-0.053301708	0.016915705	-0.188611082	0.199118304	-0.102049359	0.215333503	0.098487994	0.048784619	-0.156047134	0.487839101	-0.055236946	0.429297438	-0.062917546
lh_S_oc-temp_med_and_Lingual	0.013999271	0.193937729	0.013958559	-0.194018708	0.900134691	-0.009999103	0.436553121	-0.061934966	0.162512723	-0.110945198	0.814594055	-0.018684014	0.269459704	-0.087822975	0.313299614	-0.080215309	0.669822627	-0.033965791	0.614109869	-0.040160544
rh_S_oc-temp_med_and_Lingual	0.572944383	-0.044895549	0.512879615	0.05210512	0.745391939	-0.025870023	0.862509704	-0.013798645	0.514609194	0.051891779	0.814867517	0.018655951	0.165967091	0.110045868	0.758339906	0.02451131	0.74448471	-0.0259655	0.796413007	-0.020555078
lh_S_orbital_lateral	0.486986644	0.055345041	0.559387779	-0.046489123	0.967843449	0.003212214	0.028936329	0.172742355	0.523884418	-0.050753914	0.709508606	-0.02967618	0.477817418	0.05651423	0.280056194	-0.085912381	0.507665964	-0.052750478	0.532675128	-0.049684896
rh_S_orbital_lateral	0.957825438	-0.004213758	0.943743447	0.005622747	0.630108611	-0.038358508	0.002474591	0.237685568	0.691253156	0.031638063	0.757825584	0.024565144	0.186269527	0.105023465	0.699920631	-0.030704285	0.596584652	-0.042158227	0.60053996	-0.041705107
lh_S_orbital_med-olfact	0.081836884	0.137992093	0.090006334	-0.134475217	0.083540248	0.137236326	0.310212876	-0.080726982	0.587419712	0.043213414	0.33673751	-0.07643271	0.677602892	-0.033117496	0.201618924	-0.10148685	0.726860726	0.027827786	0.746475811	0.025756004
rh_S_orbital_med-olfact	0.828799581	-0.017229205	0.928666247	0.007133258	0.655982342	-0.035484383	0.213297663	0.09892433	0.386625175	0.068902708	0.544175533	-0.048299606	0.509447574	0.052529562	0.436673693	-0.061918717	0.990516603	-0.000947093	0.935398652	0.006458489
lh_S_orbital-H_Shaped	0.000722169	0.264587911	0.006392738	-0.214745157	0.128652797	-0.120628697	0.2688318	-0.087937775	0.00323797	-0.231405604	0.156920081	0.112432008	0.325347418	0.078248985	1.26E-05	-0.337731936	0.003040689	-0.232888417	0.003227368	-0.231483192
rh_S_orbital-H_Shaped	1.43E-09	0.455532443	3.03E-07	-0.391693273	0.00810014	-0.208658951	0.001894901	0.243764959	0.011126624	-0.200234739	0.105730006	0.128366227	0.552303813	-0.0473292	2.32E-11	-0.496966242	1.46E-05	-0.335344208	2.13E-05	-0.329238259
lh_S_parieto_occipital	0.190195113	0.104099365	0.207529116	-0.100177096	0.357019104	0.073292863	0.69069437	-0.03169841	0.510650012	-0.052380688	0.694280154	-0.031311471	0.146520475	-0.115306177	0.299992934	-0.082445296	0.154749166	-0.113019866	0.153208844	-0.11344074
rh_S_parieto_occipital	0.007397588	0.211010573	0.017122937	-0.188263862	0.598110528	-0.041983263	0.861958467	0.013854522	0.321669716	-0.078844149	0.928103401	0.007189692	0.636722278	-0.03761927	0.135690666	-0.1184686	0.732443185	-0.027236316	0.739973538	-0.026440808
lh_S_pericallosal	0.182527955	-0.105917612	0.184922409	0.105343864	0.660589066	-0.034977528	0.354406993	0.073690848	0.037387742	-0.16472312	0.391907267	0.06814124	0.105431167	0.128475415	0.841294301	0.015954305	0.308183924	-0.081065127	0.342309338	-0.075558486
rh_S_pericallosal	0.058345662	0.149990307	0.043510247	-0.159824169	0.148570453	-0.1147277	0.356214648	0.073415237	0.51380098	-0.051991425	0.064734063	0.146385433	0.94911391	-0.005085218	0.014500211	-0.192957813	0.683643837	-0.032461404	0.731374278	-0.027349452
lh_S_postcentral	0.05026743	0.155046734	0.151634875	-0.113874114	0.445649865	-0.060716133	0.362128397	-0.07251962	0.214002377	-0.098772956	0.730382386	-0.027454486	0.967889745	-0.003207587	0.032638096	-0.169013845	0.139615215	-0.117301091	0.17667306	-0.107344215
rh_S_postcentral	0.628161747	0.03857674	0.666016025	-0.03438222	0.154736209	0.113023393	0.588174206	-0.043126265	0.309271845	-0.080883634	0.768625456	-0.023437012	0.521933949	-0.050992333	0.987747937	0.001223615	0.080176774	0.13874093	0.068851626	0.144213479
lh_S_precentral-inf-part	0.600869203	-0.041667449	0.402082031	0.066691612	0.652303171	-0.035890208	0.175926763	0.10752855	0.775598144	-0.02271114	0.896273289	-0.010387865	0.929360517	0.00706365	0.899967378	0.010015943	0.693355022	-0.031411231	0.686342632	-0.032169001
rh_S_precentral-inf-part	0.760851049	-0.024248627	0.511728401	0.052247327	0.414683782	-0.064926075	0.654024918	0.035700179	0.172287074	-0.108435931	0.668324858	-0.034129531	0.27266693	0.087239412	0.382955764	-0.069435397	0.217457284	-0.098035936	0.249905915	-0.091487601
lh_S_precentral-sup-part	0.244165084	0.092600892	0.413173839	-0.065135941	0.307580329	-0.081166003	0.672949744	-0.033624383	0.808504305	0.019309541	0.42302161	-0.063775168	0.876924725	0.012339743	0.038922863	-0.163434796	0.130562028	-0.120033914	0.152868229	-0.113534239
rh_S_precentral-sup-part	0.184857816	0.10535927	0.277284683	-0.086407312	0.135626805	-0.11848781	0.54954418	-0.047657875	0.903025504	-0.009708213	0.179397887	0.106676021	0.116963513	0.124426862	0.128237935	-0.120758836	0.244282708	-0.0925779	0.224268452	-0.096607002
lh_S_suborbital	0.757696382	-0.024578669	0.847555653	0.015316966	0.365120585	0.072069922	0.895560907	0.010459614	0.347128877	0.07480954	0.032024438	-0.169606206	0.471954047	-0.057268253	0.27228186	0.08730923	0.360588172	0.072752	0.336762554	0.07642876
rh_S_suborbital	0.223028173	0.096864888	0.211529437	-0.099305731	0.911358221	0.008870433	0.143974443	0.116033236	0.011956691	-0.19828102	0.614370426	-0.040131035	0.394393657	-0.067784938	0.001927604	-0.243379655	0.006201768	-0.215513519	0.007470873	-0.210756217
lh_S_subparietal	0.478671579	0.056404806	0.550355778	-0.04756113	0.489184981	0.055066487	0.379531783	-0.069935258	0.352909656	-0.073919812	0.537603969	-0.049089386	0.270283152	0.087672699	0.28007053	-0.085909829	0.084857712	-0.136660213	0.083226469	-0.137374612
rh_S_subparietal	0.121179833	0.123024329	0.10939144	-0.127047709	0.717731648	-0.028798327	0.914179385	-0.008587014	0.886689935	-0.011353787	0.186037939	-0.105078425	0.237685771	0.093879488	0.432382846	-0.062498559	0.972659371	0.002730934	0.969056538	0.003090974
lh_S_temporal_inf	0.003655987	0.228515588	0.008823265	-0.206420302	0.582879783	0.043738897	0.928983395	0.00710146	0.039042589	-0.163336127	0.013575661	0.194790598	0.357113181	0.073278563	0.004668372	-0.222589803	0.022149507	-0.180790508	0.021323	-0.181911148
rh_S_temporal_inf	0.035379957	0.166477198	0.080944942	-0.138392893	0.189834761	-0.104183609	0.85320857	-0.014742393	0.543469731	-0.048384203	0.176352294	0.107423373	0.20317953	0.101138345	0.115767297	-0.124831922	0.126094888	-0.121436307	0.105276831	-0.128531901
lh_S_temporal_sup	0.132977459	0.119290935	0.23958737	-0.09350174	0.865382207	-0.013507577	0.295782668	-0.083164408	0.241310618	-0.093161225	0.544511705	-0.048259331	0.271903176	0.087377955	0.004836809	-0.221718208	0.029997871	-0.171633485	0.029033123	-0.172639823
rh_S_temporal_sup	0.335052063	-0.076698969	0.240799376	0.093262069	0.042410178	0.160659808	0.314896114	-0.079951955	0.176883047	0.107292452	0.621948206	-0.039275175	0.45789301	0.05909766	0.830942749	0.017010225	0.404594873	0.066336975	0.360741173	0.072728888
lh_S_temporal_transverse	0.010759289	0.201140544	0.008409365	-0.207680826	0.607449241	-0.040916768	0.854901521	-0.014570468	0.670631958	0.033877372	0.387881962	-0.068720963	0.153082973	-0.113475273	0.002419644	-0.238202822	0.014798768	-0.192387765	0.018268761	-0.186407418
rh_S_temporal_transverse	0.309176971	-0.080899445	0.300645024	0.082334517	0.434891178	0.062159199	0.673080367	0.033610135	0.332643671	0.077080923	0.919798561	-0.00802282	0.45231101	0.059832524	0.337821989	0.076261838	0.140637649	0.117001046	0.117473296	0.124255219
p-values not corrected for multiple comparisons
