## Supplementary material for "The impact of FreeSurfer versions on structural neuroimaging analyses of Parkinson’s disease": Table S1: Table_S33.csv

Table S33
Correlation between quality metrics and software variability in surface area across PD in QPN (FreeSurfer 6 vs 5)
	cjv	cjv	cnr	cnr	fber	fber	qi_1	qi_1	qi_2	qi_2	rpve_gm	rpve_gm	snr_gm	snr_gm	snr_total	snr_total	snrd_gm	snrd_gm	snrd_total	snrd_total
	p	r	p	r	p	r	p	r	p	r	p	r	p	r	p	r	p	r	p	r
lh_G_and_S_frontomargin	0.60370552	0.041343423	0.782411522	-0.022003651	0.173637911	-0.108097524	0.388805255	-0.068587672	0.238760919	0.093665654	0.178693355	0.106848068	0.40915438	0.065696807	0.523078408	-0.050852383	0.565246183	-0.045798241	0.557267473	-0.046740025
rh_G_and_S_frontomargin	0.041064041	0.161707442	0.047606198	-0.156860366	0.801497799	-0.020030699	0.121933936	0.122777485	0.396511289	-0.06748254	0.977979543	-0.002199376	0.093407632	0.133085865	0.005737527	-0.217473258	0.001290733	-0.252258447	0.00111048	-0.255509504
lh_G_and_S_occipital_inf	0.169587588	0.109118132	0.104290156	-0.128894564	0.065885271	-0.145767093	0.000638222	0.267137229	0.952840511	-0.004712359	0.665342026	-0.03445605	0.502271225	-0.05342189	0.639751956	-0.037281704	0.930541843	0.006945223	0.903701843	0.009640175
rh_G_and_S_occipital_inf	0.078960992	0.139297295	0.245408134	-0.092358304	0.629509338	0.038425653	0.61627548	0.039915443	0.450589104	-0.060060232	0.919760122	-0.008026678	0.529611451	0.050056446	0.040008933	-0.16254892	0.518575005	-0.051403988	0.51671657	-0.051632334
lh_G_and_S_paracentral	0.904418027	-0.009568136	0.625190909	0.038910308	0.517957305	-0.051479838	0.380227134	-0.069833524	0.916317402	-0.008372297	0.725248725	-0.027998861	0.79587059	-0.020611067	0.667857196	0.034180687	0.974611864	0.002535841	0.983160445	0.001681826
rh_G_and_S_paracentral	0.808974374	-0.019261214	0.501773599	0.053484012	0.024034964	-0.178363008	0.503873755	-0.053222053	0.077937275	-0.139771145	0.267150717	0.088246029	0.131570227	0.119722523	0.974478957	-0.00254912	0.043232538	-0.160033439	0.033527426	-0.168171925
lh_G_and_S_subcentral	0.005597784	0.218090921	0.012583872	-0.196882353	0.766969221	0.023609711	0.278385443	0.086210343	0.372992474	-0.070897617	0.401743348	-0.066739511	0.399543681	0.067051189	0.000857857	-0.260993553	0.055499729	-0.151701641	0.060316764	-0.148844879
rh_G_and_S_subcentral	0.539550271	0.048854981	0.65404975	-0.03569744	0.606909881	-0.040978165	0.540717151	-0.048714647	0.819837594	-0.018146322	0.27156417	-0.087439534	0.558028367	-0.046649934	0.182237034	-0.105987696	0.027264175	-0.174561539	0.034469326	-0.167300624
lh_G_and_S_transv_frontopol	0.21409659	-0.098752745	0.298464775	0.082705529	0.480512839	0.056169286	0.322918611	-0.07864155	0.393208575	0.067954593	0.627606183	-0.038639068	0.300604965	-0.082341318	0.683103641	0.032519984	0.379226713	0.069979927	0.321239272	0.078914095
rh_G_and_S_transv_frontopol	0.779891064	0.022265168	0.703781633	-0.030289676	0.572854959	-0.044906002	0.229782492	-0.095472547	0.373333696	-0.070847147	0.552559052	-0.047298842	0.105690133	-0.128380781	0.146056647	-0.115437913	0.326615875	-0.078044717	0.337389811	-0.076329891
lh_G_and_S_cingul-Ant	0.775407488	0.022730962	0.987691581	0.001229243	0.40927087	-0.065680506	0.990871118	0.000911687	0.915398664	-0.008464557	0.572030204	0.045002445	0.11982373	-0.123471238	0.586892761	-0.043274311	0.73841677	-0.026605048	0.806681596	-0.019496993
rh_G_and_S_cingul-Ant	0.02754172	0.174253111	0.050064084	-0.155182462	0.563011092	-0.04606142	0.660433715	-0.034994597	0.541809291	-0.048583438	0.602055524	0.041531839	0.13670061	-0.118165713	0.033987916	-0.167743397	0.271327157	-0.087482618	0.307114214	-0.081243992
lh_G_and_S_cingul-Mid-Ant	0.655470743	-0.035540759	0.474958987	0.056881189	0.46897239	0.05765365	0.240182465	-0.093383956	0.009174415	-0.205391264	0.754464801	-0.024917191	0.218529756	-0.09780885	0.741046608	-0.026327662	0.917844111	0.00821901	0.913090088	0.008696434
rh_G_and_S_cingul-Mid-Ant	0.096247971	-0.131956137	0.121240558	0.123004407	0.08181998	-0.137999657	0.028612822	0.173087178	0.798218267	-0.020368807	0.742370319	0.026188162	0.356807077	-0.0733251	0.327478128	0.077906154	0.289806328	0.084196922	0.299952725	0.082452132
lh_G_and_S_cingul-Mid-Post	0.006847135	0.212996059	0.018124357	-0.186635717	0.147205434	-0.115112213	0.201604596	0.101490059	0.706835727	0.02996229	0.423681214	-0.063684685	0.873181668	0.012718153	0.000624335	-0.26758848	0.066694432	-0.145337733	0.075081088	-0.141120281
rh_G_and_S_cingul-Mid-Post	0.268123645	0.088067467	0.316440634	-0.079698001	0.636131354	-0.037685189	0.741893845	0.026238366	0.156681667	-0.112496268	0.593028505	0.042566776	0.309282013	0.08088194	0.117779389	-0.124152437	0.463917492	-0.058310109	0.504400803	-0.053156402
lh_G_cingul-Post-dorsal	0.700785428	-0.030611349	0.731639606	0.027321364	0.439754978	-0.061504332	0.441187393	-0.061312258	0.68462716	-0.032354815	0.011558719	0.199202322	0.12861715	0.120639866	0.91659348	0.008344576	0.656739956	-0.035400929	0.649798752	-0.036166983
rh_G_cingul-Post-dorsal	0.010501851	0.201791729	0.013266485	-0.195427897	0.198629791	-0.102159845	0.599990457	-0.041767978	0.552735693	-0.047277836	0.446631842	0.060585408	0.325139087	0.078282583	0.003330319	-0.230739323	0.07511641	-0.141103346	0.08016763	-0.138745089
lh_G_cingul-Post-ventral	0.061165979	0.148360849	0.0514798	-0.154246836	0.834701548	-0.016626472	0.214319893	0.098704868	0.063115387	-0.147270244	0.042269648	0.160767862	0.040477863	0.162172662	0.090669348	-0.13420115	0.018300045	-0.186358164	0.014254639	-0.193434429
rh_G_cingul-Post-ventral	0.757746679	0.024573404	0.971589619	-0.002837831	0.724977951	-0.02802761	0.348613489	-0.074580158	0.783309098	-0.021910578	0.817783985	-0.018356808	0.512990465	-0.052091436	0.841985327	0.015883917	0.127583592	0.120964759	0.126548604	0.121292139
lh_G_cuneus	0.138724683	0.117563795	0.113775928	-0.125513523	0.740386383	-0.026397271	0.178613935	0.106867494	0.438712731	-0.061644313	0.593017755	0.042568013	0.703821697	0.030285378	0.166154351	-0.109997516	0.783506559	-0.021890107	0.760040746	-0.024333362
rh_G_cuneus	0.003077443	0.232605702	0.011022308	-0.200489261	0.310229504	-0.080724217	0.906659671	-0.009342705	0.272041191	-0.0873529	0.663575484	0.034649697	0.635085564	-0.037801912	0.011259632	-0.199913237	0.191857005	-0.10371234	0.206966236	-0.100300669
lh_G_front_inf-Opercular	0.792587618	0.020950159	0.498895606	-0.05384393	0.262064672	-0.089186769	0.531188333	-0.049865074	0.232308353	0.094959283	0.224745494	-0.096508082	0.435657256	-0.062055777	0.74347863	0.026071423	0.734425808	0.027026613	0.709346797	0.02969349
rh_G_front_inf-Opercular	0.429597297	0.06287675	0.55490609	-0.047019998	0.012447849	0.197180416	0.730292803	0.027463974	0.665274481	-0.03446345	0.845419104	0.015534333	0.715118789	-0.029076883	0.29101604	-0.083986788	0.811553777	-0.01899616	0.867235679	-0.013319861
lh_G_front_inf-Orbital	0.468359457	0.057733042	0.447454015	-0.060476081	0.274237261	-0.086955383	0.585662967	-0.043416529	0.770375466	0.023254653	0.5251922	0.050594307	0.0251491	0.177004488	0.581914052	0.04385092	0.830536457	-0.017051728	0.755413029	-0.024817815
rh_G_front_inf-Orbital	0.278766658	0.086142251	0.339866754	-0.075940608	0.887905502	-0.01123118	0.575479513	-0.044599533	0.421154153	0.064031785	0.139394199	0.11736617	0.994177764	-0.00058145	0.032899741	-0.168764148	0.07691428	-0.140249702	0.088679396	-0.1350286
lh_G_front_inf-Triangul	0.152996954	0.113498886	0.150648113	-0.11414754	0.744134712	-0.026002343	0.115753373	0.124836656	0.887322364	0.011289994	0.76720462	-0.023585159	0.924740636	0.00752694	0.075463202	-0.14093741	0.043814665	-0.15959605	0.041317006	-0.161508395
rh_G_front_inf-Triangul	0.396757123	-0.067447497	0.505212565	0.053055356	0.820328235	-0.018096052	0.249592047	0.091548007	0.115704525	0.124853267	0.377745629	0.070197105	0.762111513	0.024116873	0.718624002	-0.028703273	0.853031599	0.014760369	0.890492415	0.010970339
lh_G_front_middle	8.82E-05	0.304952136	0.000789994	-0.262720188	0.380964928	-0.069725703	0.466797326	0.057935638	0.069513939	-0.143874062	0.252473292	0.090995451	0.374034238	0.070743618	9.86E-07	-0.375622325	0.014813843	-0.19235925	0.019511712	-0.184504476
rh_G_front_middle	0.716491619	0.028930482	0.635724105	-0.037730633	0.487636493	0.055262628	0.033866393	0.167856005	0.627468116	0.038654561	0.893152904	-0.010702201	0.698037882	0.030906761	0.466927664	-0.05791872	0.203066579	-0.101163503	0.209325551	-0.099784313
lh_G_front_sup	0.028506217	0.173201536	0.097411752	-0.131500876	0.267655308	-0.088153366	0.331342995	0.077287937	0.000506017	-0.271859554	0.667982871	0.034166938	0.899204729	-0.010092709	0.000461952	-0.273690216	0.093996476	-0.132849437	0.103491604	-0.129190061
rh_G_front_sup	0.003684722	0.228328054	0.02089984	-0.182499474	0.456264049	0.059311593	0.396930718	-0.06742276	0.35739114	-0.073236327	0.912892716	0.008716261	0.750357131	0.025348133	0.001534475	-0.248467486	0.003891511	-0.227016013	0.004328126	-0.224440067
lh_G_Ins_lg_and_S_cent_ins	0.869526822	-0.013087921	0.470730466	0.057426247	0.054219406	-0.15249524	0.050488754	0.154899523	0.235725234	-0.094271164	0.029126691	0.172540983	0.000297534	0.282355856	0.152942996	-0.113513702	0.033619418	-0.168085922	0.033255386	-0.168427432
rh_G_Ins_lg_and_S_cent_ins	0.543403702	0.04839212	0.725145791	-0.02800979	0.930934413	0.006905872	0.028260064	0.173466991	0.507189567	-0.052809619	0.184923574	0.105343586	0.477443274	0.056562194	0.60346228	-0.041371185	0.506999732	-0.052833193	0.528454332	-0.050197057
lh_G_insular_short	0.019414859	0.184648928	0.079392309	-0.139099131	0.310289392	-0.080714259	0.00289337	0.234053499	0.391896463	-0.068142791	0.133293111	0.119194608	0.008305299	0.20800639	4.23E-06	-0.354546571	5.79E-06	-0.349781056	4.92E-06	-0.352254699
rh_G_insular_short	0.77081891	0.023208464	0.962943348	0.003702026	0.440759993	-0.061369531	0.459734038	-0.058856386	0.144674837	-0.115832261	0.647168151	-0.036458169	0.39938532	0.067073667	0.270868833	-0.087566003	0.153038001	-0.113487617	0.159907494	-0.111632952
lh_G_occipital_middle	0.279480512	0.086014913	0.21691972	-0.098150061	0.365133106	0.072068045	0.822008308	-0.01792397	0.977833144	0.002214002	0.720915456	-0.028459372	0.33198128	-0.077186283	0.745523241	0.025856208	0.164632079	0.110391762	0.164182164	0.110508804
rh_G_occipital_middle	0.002550893	0.236984285	0.00091449	-0.259646134	0.343144567	0.075428218	0.826975745	0.017415658	0.222880752	-0.096895608	0.375842113	-0.070476991	0.039531002	-0.162936232	0.042718762	-0.160423586	0.558938808	-0.046542213	0.570038645	-0.045235599
lh_G_occipital_sup	0.444014936	-0.060934143	0.428945764	0.062965411	0.863600662	0.013688078	0.826247976	-0.017490085	0.748142785	0.025580748	0.147898823	-0.114916556	0.415760024	-0.064776763	0.091243375	0.133965154	0.124069291	0.122084864	0.135247811	0.118601958
rh_G_occipital_sup	0.425397744	-0.063449598	0.651052598	0.036028361	0.630491202	0.038315656	0.059629735	0.149240579	0.56937218	0.045313708	0.939948947	0.00600269	0.852131568	0.014851802	0.210834154	0.099456327	0.703272331	0.03034432	0.783155461	0.021926507
lh_G_oc-temp_lat-fusifor	0.723790902	0.028153685	0.677412835	-0.033138174	0.481463	0.056047939	0.578270997	0.044274288	0.051429291	-0.154279847	0.227254884	-0.095990162	0.634665955	0.037848767	0.288488105	-0.084426572	0.376797069	-0.07033647	0.406081586	-0.06612777
rh_G_oc-temp_lat-fusifor	0.087349481	0.135589895	0.131643631	-0.119699923	0.996016457	0.000397823	0.500581163	0.053633005	0.236908465	-0.094034507	0.908276124	-0.009180192	0.359114913	0.072974854	0.116729836	-0.124505735	0.480302467	-0.05619617	0.465971303	-0.058042917
lh_G_oc-temp_med-Lingual	0.004065193	0.225961644	0.001701107	-0.246180708	0.776482837	-0.022619176	0.698572373	-0.030849261	0.403790921	-0.066450294	0.167142332	-0.109743082	0.812520744	0.01889685	0.020087098	-0.183658891	0.169645993	-0.109103287	0.178786612	-0.106825266
rh_G_oc-temp_med-Lingual	0.655032653	-0.035589049	0.844341047	0.015644055	0.543656159	-0.048361853	0.709320373	-0.029696317	0.113706039	0.125537613	0.549941507	-0.047610503	0.160578556	0.111455002	0.943384604	0.005658673	0.202616598	-0.101263832	0.209979367	-0.099641959
lh_G_oc-temp_med-Parahip	0.459030497	0.058948525	0.511619078	-0.05226084	0.001039511	-0.256923914	0.84146927	0.015936481	0.419785696	0.064220252	0.019039734	0.185214357	0.271924632	0.087374059	0.641498622	-0.037087392	0.778679422	-0.022390969	0.771187541	-0.023170072
rh_G_oc-temp_med-Parahip	0.027341786	0.174475023	0.04291805	-0.160271788	0.093484462	-0.13305495	0.284262609	-0.085167464	0.05565072	-0.151609049	0.99276655	0.000722387	0.054707719	-0.152190755	0.024066877	-0.178323349	0.259392672	-0.089686004	0.286442702	-0.084784297
lh_G_orbital	0.650208829	0.036121634	0.556915531	-0.046781716	0.721877593	0.028357042	0.884749961	0.011549517	0.19747194	-0.102422502	0.778482785	0.022411391	0.920463926	0.007956041	0.738580391	-0.026587781	0.494150262	0.054439773	0.513661351	0.052008648
rh_G_orbital	0.002859799	0.234326485	0.009413469	-0.204710467	0.453851533	-0.059629213	0.516735981	-0.051629947	0.118500431	-0.123911136	0.657802072	0.035283998	0.580441567	-0.044021892	6.21E-05	-0.311146141	0.002355012	-0.238825051	0.003700048	-0.228228564
lh_G_pariet_inf-Angular	0.014035324	0.193866189	0.064359884	-0.146588347	0.933932304	0.006605416	0.380287614	0.06982468	0.068969568	-0.144152843	0.741706259	0.026258135	0.791509078	0.021061641	0.00014203	-0.296320198	0.057536862	-0.150469535	0.070729772	-0.143257767
rh_G_pariet_inf-Angular	0.520607969	-0.051154677	0.399459556	0.067063129	0.813440288	-0.018802438	0.580554681	-0.044008751	0.30522674	0.081560594	0.158786784	-0.111931391	0.86655011	-0.013389286	0.887335759	-0.011288643	0.743787095	-0.026038942	0.808975741	-0.019261074
lh_G_pariet_inf-Supramar	0.486137577	0.055452808	0.401791388	-0.066732716	0.708881238	0.029743301	0.860570109	-0.013995285	0.77499253	-0.02277411	0.204374854	0.100872716	0.044802892	0.158864538	0.637745001	-0.037505244	0.957820689	-0.004214233	0.922083942	-0.007793471
rh_G_pariet_inf-Supramar	0.363924523	-0.072249404	0.327324623	0.077930805	0.228897879	-0.095653243	0.338393452	0.076171938	0.96637541	-0.003358945	0.298507733	-0.082698201	0.36071716	-0.072732515	0.911726603	0.008833418	0.850168462	-0.015051299	0.912012327	-0.00880471
lh_G_parietal_sup	0.048132036	0.156495438	0.042959094	-0.160240598	0.900194223	-0.009993111	0.096592018	0.131821097	0.66592436	-0.034392259	0.388791592	-0.068589643	0.815077784	0.018634375	0.04334509	-0.159948489	0.091503844	-0.133858458	0.099876318	-0.130550792
rh_G_parietal_sup	0.562214182	0.046155375	0.638673034	-0.037401841	0.776665051	-0.022600238	0.567845496	0.045492799	0.182289909	-0.105974952	0.08020045	0.138730163	0.495648463	-0.054251328	0.345047918	-0.075132106	0.402405675	-0.066645863	0.382418272	-0.069513684
lh_G_postcentral	0.049863418	0.155316851	0.035577611	-0.166300842	0.273833722	-0.087028267	0.825814158	-0.017534458	0.253438261	-0.090811366	0.512959537	-0.052095254	0.314028957	-0.080094891	0.042498105	-0.160592353	0.01883587	-0.185525701	0.022915168	-0.179784065
rh_G_postcentral	0.727646345	0.027744457	0.427212311	-0.06320168	0.874963946	-0.012537936	0.579932973	0.044080993	0.633125639	0.03802088	0.099392284	-0.130735911	0.092790789	-0.133334809	0.59097452	0.042803255	0.208734744	0.099913222	0.2039768	0.100961048
lh_G_precentral	0.034871504	0.166934719	0.067062437	-0.145143865	0.077736963	-0.13986445	0.948336518	-0.005163012	0.091856701	-0.133714303	0.265166705	-0.088611535	0.10281344	-0.129442423	0.004926754	-0.221263864	0.000195293	-0.290394416	0.000378612	-0.277644031
rh_G_precentral	0.511939253	0.052221268	0.594088878	-0.042444839	0.731089107	0.027379645	0.692760996	0.031475312	0.371998927	-0.071044734	0.660696367	-0.034965739	0.199575245	-0.101946191	0.476936792	-0.056627155	0.63565277	-0.037738595	0.664026744	-0.034600211
lh_G_precuneus	7.17E-05	0.308634629	0.000277481	-0.28370478	0.311748427	-0.080472028	0.999358075	6.41E-05	0.01644557	-0.189412721	0.711037934	-0.029512649	0.3127965	-0.080298483	0.001247069	-0.253005934	0.083435341	-0.137282513	0.098999514	-0.130886651
rh_G_precuneus	0.002441376	0.237996983	0.004987189	-0.220962739	0.888357983	0.011185547	0.977839086	0.002213408	0.014628697	-0.192711245	0.939189428	-0.006078756	0.703449339	-0.030325327	0.00652182	-0.214237308	0.075086387	-0.14111774	0.085055071	-0.136574528
lh_G_rectus	0.967459534	0.003250586	0.980208893	0.001976664	0.075475442	0.140931565	0.862347636	-0.013815073	0.796950274	0.02049963	0.73357995	0.027116057	0.214857554	-0.098589738	0.458495024	-0.059018705	0.651581307	-0.03596994	0.689457708	-0.031832029
rh_G_rectus	0.606032886	0.041078046	0.803251139	-0.019850083	0.354958958	-0.073606598	0.323768036	-0.078504042	0.57580155	-0.044561974	0.668373813	-0.034124177	0.49532017	-0.054292595	0.622036988	-0.039265175	0.736672291	-0.026789226	0.763745934	-0.023946127
lh_G_subcallosal	0.499486999	-0.053769882	0.401127296	0.066826699	0.562779036	-0.046088773	0.744480618	0.02596593	0.400583184	0.066903772	0.116411734	0.124613301	0.008816883	0.206439338	0.185078241	0.105306714	0.454325468	-0.059566742	0.410855557	-0.065459035
rh_G_subcallosal	0.762911671	-0.024033268	0.706496564	0.029998622	0.179450323	0.106663236	0.852824374	0.014781419	0.101814426	-0.129816581	0.368672357	0.071539073	0.251693358	0.091144592	0.841014466	0.015982812	0.742154997	-0.026210848	0.725777939	-0.027942684
lh_G_temp_sup-G_T_transv	0.006949948	0.212614681	0.017161006	-0.188200474	0.843615806	0.015717884	0.969847942	-0.003011882	0.960666065	-0.003929708	0.814496086	0.018694068	0.142185456	0.11654997	0.596858939	-0.042126761	0.95694272	-0.004302037	0.896443912	-0.010370682
rh_G_temp_sup-G_T_transv	0.43148492	-0.062620316	0.364313936	0.072190928	0.381770525	-0.069608119	0.314966992	-0.079940283	0.640182245	0.037233815	0.735184691	0.026946395	0.48783311	0.055237705	0.261463658	0.089298757	0.276494611	0.086549012	0.272074325	0.087346886
lh_G_temp_sup-Lateral	0.008831494	0.206395776	0.011762391	-0.198727401	0.5351336	-0.049387518	0.769626311	-0.023332704	0.993039551	-0.000695122	0.977940628	0.002203264	0.789818074	-0.021236513	0.029369061	-0.172286212	0.491344562	-0.054793492	0.483255986	-0.055819304
rh_G_temp_sup-Lateral	0.034692332	0.167097288	0.054092388	-0.152574813	0.558008921	0.046652235	0.984788753	-0.001519181	0.372921899	-0.070908059	0.091429972	-0.133888694	0.195215824	-0.102937524	0.05806136	-0.150158134	0.294695974	-0.083351115	0.294291562	-0.083420714
lh_G_temp_sup-Plan_polar	0.23740167	0.093936105	0.393341834	-0.0679355	0.06907889	-0.144096715	0.668918864	-0.034064576	0.030039095	-0.171591102	0.034069518	0.167667972	0.665789083	0.034407076	0.00592942	-0.216646638	0.066473732	-0.145454419	0.073767153	-0.141754903
rh_G_temp_sup-Plan_polar	0.410483127	0.065511039	0.492678868	-0.054625141	0.807896411	-0.019372046	0.719860535	-0.028571624	0.589579052	0.042964132	0.054125741	0.152553903	0.190880188	0.103939526	0.172784011	-0.108311212	0.052242419	-0.153751643	0.060784272	-0.148577725
lh_G_temp_sup-Plan_tempo	0.181475159	0.106171627	0.197212425	-0.102481526	0.257943921	0.089958165	0.930086245	0.006990895	0.587519378	-0.043201899	0.391757419	-0.068162757	0.853997885	0.014662227	0.162639028	-0.110912065	0.50955986	-0.052515652	0.539073177	-0.048912401
rh_G_temp_sup-Plan_tempo	0.571905593	-0.045017022	0.479522666	0.05629588	0.104544023	-0.128800996	0.938800313	0.006117729	0.800935979	0.020088595	0.946059667	-0.005390887	0.765200469	0.023794265	0.496987384	-0.054083172	0.60813736	-0.040838473	0.657099265	-0.035361363
lh_G_temporal_inf	0.474470499	0.056944019	0.606145889	-0.041065173	0.092896886	-0.133291897	0.25726071	0.090086876	0.720366949	-0.028517731	0.46082323	-0.058713895	0.742743245	0.026148875	0.515696561	-0.051757842	0.723729132	-0.028160247	0.684340241	-0.032385911
rh_G_temporal_inf	0.001986981	0.242695029	0.004931676	-0.221239213	0.040519679	-0.162139288	0.521525534	-0.051042314	0.006314555	-0.215057216	0.324448983	0.078393977	0.69589949	0.03113697	0.000218298	-0.288291464	0.00502565	-0.220772798	0.006129454	-0.215809988
lh_G_temporal_middle	0.80685115	0.019479551	0.738707457	-0.026574372	0.168804426	-0.109317556	0.093586431	0.13301395	0.141023648	-0.116888202	0.444367826	-0.060887048	0.704940719	-0.030165367	0.915917822	-0.008412422	0.765334574	-0.023780267	0.766263145	-0.023683369
rh_G_temporal_middle	1.03E-05	0.340923756	9.07E-05	-0.30445328	0.376135751	0.070433759	0.958410559	0.004155244	0.009961636	-0.203205244	0.907863116	0.009221711	0.203063936	0.101164092	0.000589546	-0.268760852	0.104391088	-0.128857342	0.095501688	-0.132250377
lh_Lat_Fis-ant-Horizont	0.438214789	0.061711256	0.506833439	-0.052853848	0.227679402	-0.095902944	0.227320318	-0.095976711	0.034594197	-0.167186631	0.258647499	0.089825861	0.581521965	-0.043896426	0.025849521	-0.176176629	0.109870933	-0.126877612	0.095873123	-0.132103703
rh_Lat_Fis-ant-Horizont	0.030181936	0.171444624	0.048630544	-0.156152527	0.089033825	-0.134880147	0.429057369	-0.062950219	0.074223681	-0.141533373	0.018655967	0.185802885	0.534247167	-0.049494662	0.250596693	-0.091354841	0.289025499	-0.084332867	0.269200987	-0.087870254
lh_Lat_Fis-ant-Vertical	0.488044845	0.055210872	0.388088085	-0.068691189	0.692667531	-0.031485397	0.755664328	0.024791484	0.827594815	0.017352359	0.571894451	-0.045018326	0.495918557	0.054217387	0.378965146	-0.070018245	0.118123066	-0.12403728	0.120861833	-0.123128778
rh_Lat_Fis-ant-Vertical	0.988326475	0.001165832	0.969164058	-0.003080228	0.32217182	0.078762635	0.873370156	-0.012699091	0.18233161	0.105964903	0.850068874	-0.015061422	0.980832904	-0.001914328	0.986642538	0.001334021	0.804873143	-0.019683086	0.848077919	-0.015263849
lh_Lat_Fis-post	0.08714516	0.135676734	0.102580784	-0.129529303	0.153293757	-0.113417456	0.974502517	0.002546766	0.946411705	0.005355651	0.177010064	-0.107261163	0.447076153	-0.060526312	0.004243631	-0.224919763	0.006621641	-0.213850682	0.008427209	-0.207625361
rh_Lat_Fis-post	0.226248353	-0.096197414	0.194284488	0.103151388	0.298266042	-0.082739436	0.624214177	-0.039020124	0.020199223	0.183496555	0.034560323	-0.16721752	0.406651771	-0.066047655	0.667696157	0.034198305	0.327581604	-0.077889541	0.396459178	-0.067489969
lh_Pole_occipital	0.164802903	0.110347386	0.155782744	-0.112739218	0.957349593	-0.004261346	0.603442794	-0.041373409	0.45882026	-0.058976073	0.25480945	-0.090550617	0.44929858	-0.060231214	0.053399899	-0.153011372	0.02264525	-0.180135517	0.025618664	-0.176447343
rh_Pole_occipital	0.032709215	0.168945806	0.024674243	-0.177577059	0.524608705	0.050665494	0.017288504	0.187989067	0.545982887	0.048083222	0.749776173	-0.025409141	0.685118466	-0.032301581	0.136399278	-0.118255905	0.769673965	-0.023327738	0.799813538	-0.020204295
lh_Pole_temporal	0.355994557	0.073448747	0.442486535	-0.061138359	0.311917189	-0.080444058	0.304217719	-0.081730373	0.426326962	-0.063322566	0.749819504	0.025404591	0.618527692	-0.039660937	0.015117521	-0.191790131	0.172256697	-0.108443563	0.19266823	-0.103524308
rh_Pole_temporal	0.003286253	0.231055142	0.015540715	-0.191013439	0.421940266	-0.063923681	0.749551188	-0.025432772	0.207551468	-0.100172194	0.505779199	0.052984873	0.022659361	-0.180117054	0.028554414	-0.173149789	0.196870246	-0.102559436	0.232442984	-0.094932036
lh_S_calcarine	0.004841941	0.221692081	0.005396695	-0.219004357	0.495643496	0.054251952	0.864755034	-0.013571113	0.182248596	-0.10598491	0.050188939	-0.155099071	0.08893821	-0.134920148	0.000756775	-0.263615709	0.126343866	-0.121357145	0.129136645	-0.120477325
rh_S_calcarine	0.035085165	0.166741778	0.030229977	-0.171395494	0.93798691	-0.006199201	0.332238872	0.077145295	0.724384519	-0.028090629	0.50467786	-0.053121905	0.294745485	0.083342598	0.185966039	-0.105095498	0.470029803	-0.05751682	0.47172324	-0.057298039
lh_S_central	1.32E-05	0.336929013	0.000277766	-0.283685005	0.057668485	-0.15039117	0.236086724	0.094198774	0.078775956	-0.139382575	0.076894547	0.140258984	0.910282316	-0.008978549	1.09E-07	-0.40490565	8.57E-05	-0.305468699	0.000130488	-0.297876003
rh_S_central	0.154679718	0.113038774	0.169297754	-0.109191855	0.71165254	-0.029446964	0.534995687	-0.049404182	0.3681236	-0.071620884	0.784865025	-0.021749308	0.733596687	0.027114287	0.308490429	-0.081013952	0.033187552	-0.168491419	0.032382486	-0.169259426
lh_S_cingul-Marginalis	0.216697211	0.098197359	0.438050296	-0.06173338	0.002339109	-0.238980534	0.560014305	0.046415072	0.084900764	-0.136641508	0.528102802	0.050239806	0.608397393	-0.040808897	0.008676168	-0.206862167	0.040531214	-0.162130087	0.046315216	-0.157770749
rh_S_cingul-Marginalis	0.873942806	0.012641182	0.836515853	-0.016441379	0.316220174	0.0797342	0.825319354	-0.017585075	0.762527291	-0.024073427	0.019984904	-0.183807532	0.77835746	-0.022424407	0.674522253	0.033452933	0.484551564	0.055654381	0.482185147	0.055955798
lh_S_circular_insula_ant	0.803882692	-0.019785049	0.958154967	-0.004180804	0.288566779	0.084412847	0.453536849	-0.059670712	0.921204357	0.007881734	0.710808431	-0.029537182	0.953487237	0.004647662	0.517744164	-0.051506022	0.088997265	-0.134895438	0.090328718	-0.134341755
rh_S_circular_insula_ant	0.529759035	0.050038523	0.568903861	-0.045368621	0.872269399	0.012810424	0.922042385	0.007797641	0.102099627	-0.129709471	0.494862456	0.054350155	0.549186002	0.047700593	0.035369881	-0.16648621	0.278516336	-0.086186956	0.330181086	-0.077473305
lh_S_circular_insula_inf	0.975811357	0.002415995	0.776306223	0.022637532	0.265298978	-0.088587109	0.286670088	0.084744445	0.056222575	-0.151260242	0.79134696	-0.021078402	0.047286294	0.157084023	0.273601828	-0.087070182	0.055977382	-0.151409439	0.055194733	-0.151889307
rh_S_circular_insula_inf	0.10339769	0.129224931	0.166482176	-0.109912967	0.447969806	-0.060407552	0.735437147	-0.026919715	0.049148395	-0.155799393	0.576888077	-0.044435324	0.749501412	-0.025438	0.029353529	-0.172302485	0.067786121	-0.144765139	0.077615563	-0.139921093
lh_S_circular_insula_sup	0.007889759	0.209343522	0.016371136	-0.189541464	0.719641675	-0.02859492	0.107440096	0.127746022	0.541314683	0.048642844	0.991677069	0.000831195	0.976657779	-0.002331429	0.001664177	-0.246669321	0.092102101	-0.133614307	0.088975928	-0.134904364
rh_S_circular_insula_sup	0.055522406	0.151687721	0.093319279	-0.133121442	0.512812337	0.052113426	0.773244571	0.02295594	0.288839127	-0.084365352	0.725018174	-0.028023339	0.877491537	-0.012282464	0.066351043	-0.145519422	0.420753293	-0.064086956	0.447425175	-0.060479914
lh_S_collat_transv_ant	0.590893413	0.042812601	0.582549094	-0.043777247	0.960533475	-0.003942966	0.794175399	0.020786114	0.949277755	0.005068822	0.282781991	0.085428819	0.577617399	0.044350375	0.130626259	-0.120014021	0.233155155	-0.094788088	0.253050837	-0.090885215
rh_S_collat_transv_ant	0.172148178	0.108470838	0.212071197	-0.099188634	0.588792097	0.043054932	0.050183838	0.155102474	0.663300838	-0.034679821	0.227266373	0.0959878	0.213991265	-0.09877534	0.269990513	-0.087726069	0.81996356	-0.018133415	0.834958024	-0.016600301
lh_S_collat_transv_post	0.615330237	0.040022378	0.687953687	-0.031994655	0.207726961	-0.100133718	0.374890272	-0.070617271	0.216515503	-0.098236009	0.437260648	0.061839653	0.932348873	0.0067641	0.593263508	-0.042539743	0.835302701	0.016565133	0.889119627	0.011108744
rh_S_collat_transv_post	0.620907118	-0.039392491	0.594850219	0.04235735	0.397194175	-0.067385229	0.428470896	0.063030081	0.16624378	-0.109974439	0.316554639	0.079679288	0.084741189	-0.136710877	0.975430949	0.002454002	0.533742001	0.049555762	0.526206566	0.050470648
lh_S_front_inf	0.776195741	-0.022649016	0.85903567	-0.01415091	0.021665369	0.181442473	0.297568503	-0.082858566	0.96851076	-0.00314552	0.655676492	0.035518084	0.031464948	-0.170154739	0.579121268	0.044175365	0.094724613	0.132558702	0.074933242	0.141191239
rh_S_front_inf	0.791078431	0.021106166	0.659369953	-0.035111524	0.57330007	0.04485398	0.252715784	-0.090949145	0.836091161	-0.016484697	0.44762037	-0.060453974	0.821809363	-0.017944342	0.845276678	-0.015548827	0.314383765	0.080036376	0.304681604	0.081652273
lh_S_front_middle	0.625921067	0.038828263	0.642511307	-0.036974833	0.515446139	0.051788675	0.657129385	0.035358047	0.323449775	-0.078555536	0.849979985	-0.015070458	0.705691336	0.030084905	0.043677379	-0.159698762	0.293490239	-0.08355881	0.358979955	-0.072995298
rh_S_front_middle	0.176630047	0.107354823	0.141282008	-0.116812804	0.354221587	0.073719166	0.25481131	0.090550263	0.468681457	-0.057691327	0.553011197	0.047245079	0.043689852	-0.159689419	0.094513259	-0.13264291	0.645972742	-0.03659065	0.724991614	-0.028026159
lh_S_front_sup	0.001239681	0.253134787	0.003653148	-0.228534194	0.540895098	-0.04869326	0.400078698	0.066975287	0.016374515	-0.189535608	0.269417748	0.08783064	0.97872266	0.002125137	0.000103822	-0.302028476	0.051883939	-0.153983664	0.058454422	-0.149926282
rh_S_front_sup	0.005587175	0.218138373	0.014951133	-0.192100707	0.49208764	-0.054699707	0.480857261	0.056125284	0.070542157	-0.143352303	0.948034325	-0.005193254	0.365681267	0.071985911	0.040577633	-0.162093082	0.389764056	-0.068449456	0.383203643	-0.069399315
lh_S_interm_prim-Jensen	0.743165183	-0.026104433	0.431099706	0.062672595	0.214567511	-0.09865182	0.738354156	0.026611657	0.465377267	-0.058120132	0.026612952	0.175295898	0.099728876	0.130607106	0.291937754	-0.083827071	0.159964303	-0.111617866	0.174256754	-0.107943145
rh_S_interm_prim-Jensen	0.896751832	0.010339673	0.827563132	-0.017355598	0.590692869	-0.042835711	0.342324845	-0.075556066	0.272615238	0.087248781	0.499925315	0.053715031	0.584492168	-0.043552053	0.868344943	0.013207553	0.786343011	0.021596198	0.738125336	0.026635807
lh_S_intrapariet_and_P_trans	0.106021707	0.12825988	0.134470327	-0.118836895	0.987418915	0.001256477	0.412292005	-0.065258714	0.299383563	-0.082548961	0.032882788	-0.168780276	0.043445315	-0.159872998	0.071625207	-0.142809359	0.655290807	-0.035560592	0.703061944	-0.030366897
rh_S_intrapariet_and_P_trans	0.244987448	0.092440307	0.202833347	-0.101215485	0.847760168	0.015296165	0.108294034	0.127439216	0.488342889	-0.05517311	0.004449809	-0.223763825	0.13033038	-0.120105721	0.023300128	-0.179288934	0.108107751	-0.127505983	0.13189634	-0.119622192
lh_S_oc_middle_and_Lunatus	0.217965676	0.09792819	0.418137074	-0.06444778	0.904248937	0.009585144	0.301335867	0.082217328	0.21629513	-0.098282915	0.390192573	-0.068387749	0.655344539	-0.035554669	0.304942696	-0.08160835	0.708530631	0.02978082	0.716573714	0.02892173
rh_S_oc_middle_and_Lunatus	0.254085422	0.090688179	0.422014241	-0.063913514	0.819150931	-0.018216688	0.176712425	0.107334508	0.300393562	-0.082377218	0.401003832	0.066844182	0.499546714	0.053762408	0.108490103	-0.12736904	0.272807663	-0.087213913	0.305353413	-0.081539306
lh_S_oc_sup_and_transversal	0.062982471	0.147343721	0.052337288	-0.153690461	0.633281278	-0.038003481	0.817713161	0.018364069	0.038550399	-0.163743395	0.933649596	0.006633746	0.319087685	-0.079264633	0.110190585	-0.12676454	0.608221017	-0.040828957	0.640502297	-0.037198203
rh_S_oc_sup_and_transversal	0.034707945	0.167083094	0.04102026	-0.161741995	0.760256956	0.02431075	0.757258419	0.024624522	0.779043109	0.022353203	0.259746955	-0.089619608	0.974096374	-0.002587347	0.090558406	-0.134246898	0.428521445	-0.063023195	0.405383199	-0.066225988
lh_S_occipital_ant	0.04606078	-0.157952664	0.067676601	0.144822242	0.493201261	0.054559295	0.986686404	0.001329639	0.001731281	0.245788606	0.645284511	-0.036666969	0.901287183	0.009883117	0.011181215	0.200102376	0.046846229	0.157393757	0.046000238	0.157996074
rh_S_occipital_ant	0.455617743	-0.05939659	0.438622038	0.061656502	0.375117307	0.070583792	0.954633355	-0.004533015	0.117398996	0.1242802	0.653009407	-0.035812236	0.512317211	0.052174572	0.344734618	0.075180776	0.221525948	0.097178604	0.220529729	0.097387481
lh_S_oc-temp_lat	0.02767646	0.174104334	0.070281436	-0.143484015	0.197246886	-0.102473685	0.438843233	-0.061626775	0.137814241	-0.117833707	0.4683267	0.057737286	0.279811704	-0.085955908	0.002683901	-0.235806036	0.376451323	-0.070387321	0.385542166	-0.069059609
rh_S_oc-temp_lat	0.37779452	0.070189928	0.608245189	-0.040826208	0.798188264	-0.020371902	0.343225316	-0.075415634	0.031460179	-0.17015945	0.879598965	-0.012069555	0.326478123	0.078066876	0.017729	-0.187268943	0.371014254	-0.071190775	0.344884289	-0.075157521
lh_S_oc-temp_med_and_Lingual	0.069165284	0.144052409	0.08617764	-0.136090163	0.790600299	0.021155608	0.255718266	-0.090378326	0.032257265	-0.169380334	0.53194303	-0.049773584	0.223309383	-0.096806328	0.085185725	-0.136517892	0.463439656	-0.058372367	0.450043545	-0.06013248
rh_S_oc-temp_med_and_Lingual	0.866370206	0.013407505	0.973083042	0.0026886	0.470654738	-0.057436032	0.882259098	-0.011800929	0.995836151	-0.00041583	0.139445615	0.117351024	0.192474109	0.10356925	0.360038329	-0.072835106	0.35717658	-0.073268928	0.38795452	-0.068710481
lh_S_orbital_lateral	0.908995757	-0.009107855	0.838957489	0.016192424	0.853595775	-0.014703065	0.072592114	0.14233024	0.29246005	-0.083736715	0.895138084	-0.010502203	0.278085679	0.08626393	0.728167441	-0.027689202	0.525823296	-0.050517357	0.518033129	-0.051470525
rh_S_orbital_lateral	0.85796778	0.014259248	0.861474705	-0.013903565	0.424397261	-0.063586552	0.059674052	0.149214941	0.354555417	0.073668185	0.410813342	0.065464928	0.25731495	0.090076649	0.450566098	-0.060063278	0.425477169	-0.063438734	0.430254316	-0.062787421
lh_S_orbital_med-olfact	0.019958447	0.18384612	0.02384877	-0.178595294	0.178771047	0.106829071	0.091552039	-0.133838742	0.864160132	0.013631387	0.619662246	-0.039532882	0.439832756	-0.061493894	0.233942474	-0.09462931	0.476812901	0.056643051	0.516853559	0.051615488
rh_S_orbital_med-olfact	0.016497745	0.18932278	0.031654362	-0.169968113	0.129759239	-0.120283186	0.846288489	-0.01544587	0.771410231	-0.023146883	0.237197837	0.093976755	0.968669206	-0.003129685	0.000451574	-0.274144754	0.131917514	-0.119615684	0.164794253	-0.110349632
lh_S_orbital-H_Shaped	7.11E-05	0.308783624	0.000855009	-0.261063433	0.010818095	-0.200993724	0.542495962	0.048501008	0.000104078	-0.301984104	0.145751874	0.115524646	0.002453182	0.237885856	3.26E-08	-0.419849109	9.87E-07	-0.375608672	1.09E-06	-0.374215815
rh_S_orbital-H_Shaped	1.07E-08	0.433026567	1.35E-06	-0.37115285	0.053864991	-0.152717656	0.115047414	0.125077259	0.050497364	-0.154893807	0.145992769	0.11545608	0.597061813	-0.042103492	5.20E-10	-0.466200328	0.000108568	-0.301221408	0.000148089	-0.295550218
lh_S_parieto_occipital	0.450348323	0.060092113	0.403801559	-0.066448794	0.374178419	0.070722325	0.448631722	-0.060319674	0.48259689	-0.055903296	0.420338698	-0.064144049	0.088862701	-0.134951763	0.513156843	-0.052070899	0.252956105	-0.090903285	0.246176614	-0.092208758
rh_S_parieto_occipital	0.044938556	0.158765171	0.066719249	-0.145324632	0.922649053	-0.00773677	0.90396136	0.00961407	0.512300946	-0.052176581	0.796583251	0.020537507	0.726780644	-0.027836281	0.327479182	-0.077905985	0.994609178	-0.000538365	0.999128085	-8.71E-05
lh_S_pericallosal	0.026139919	0.175839021	0.030446424	-0.171174954	0.201319745	-0.101553883	0.969904357	0.003006244	0.935267305	0.006471649	0.97205136	-0.00279169	0.60781325	0.040875346	0.016744604	-0.188900563	0.190931843	-0.103927491	0.188759384	-0.104435711
rh_S_pericallosal	0.041877341	0.161071108	0.032702878	-0.168951863	0.43909468	-0.061592993	0.804104818	0.01976218	0.625302935	0.038897717	0.289853782	0.084188668	0.320598817	0.079018279	0.011403955	-0.199568143	0.506840141	-0.052853015	0.53735391	-0.049119533
lh_S_postcentral	0.000311006	0.281496208	0.002684114	-0.23580419	0.16251411	-0.110944834	0.393247217	-0.067949056	0.023595721	-0.178913497	0.680575956	-0.032794324	0.416836915	-0.064627586	6.44E-05	-0.310508814	0.021463191	-0.181718459	0.030511223	-0.17110919
rh_S_postcentral	0.816989176	0.018438306	0.758810507	-0.024462062	0.123101677	0.122397566	0.849018736	-0.015168181	0.322677223	-0.078680669	0.87915119	0.012114786	0.695882719	-0.031138776	0.758871979	0.02445563	0.029050818	0.17262111	0.025483604	0.176606691
lh_S_precentral-inf-part	0.800087079	0.020176095	0.995882964	-0.000411155	0.153906305	-0.113249775	0.033970071	0.167759911	0.316013839	-0.079768095	0.407828875	0.065882475	0.694126936	0.03132799	0.477636578	-0.05653741	0.272887085	-0.087199526	0.272462873	-0.087276402
rh_S_precentral-inf-part	0.900138018	-0.009998768	0.689966257	0.03177707	0.687624069	-0.032030313	0.188772239	0.104432691	0.180385352	-0.106435716	0.346394008	-0.074923311	0.133827448	0.119031944	0.284347424	-0.085152521	0.150498346	-0.114189158	0.188457402	-0.104506694
lh_S_precentral-sup-part	0.01246273	0.197147669	0.04892701	-0.15594998	0.130148703	-0.120162107	0.728605131	0.027642802	0.507889514	-0.052722736	0.210821934	-0.099458977	0.908067468	-0.009201167	0.000920297	-0.259512328	0.011461505	-0.199431603	0.016096245	-0.190021378
rh_S_precentral-sup-part	0.298914777	0.082628806	0.408129896	-0.065840279	0.243262432	-0.092777587	0.775595293	-0.022711436	0.840899926	-0.015994481	0.640763539	0.037169141	0.221743131	0.097133155	0.246637885	-0.092119151	0.348878609	-0.07453926	0.330338883	-0.077448106
lh_S_suborbital	0.951796718	-0.004816783	0.973687565	0.002628195	0.432486045	0.062484574	0.750678409	-0.025314401	0.38115741	0.069697595	0.018311809	-0.186339662	0.803756812	-0.019798011	0.716125182	0.02896955	0.998849042	-0.000114942	0.926983219	0.00730202
rh_S_suborbital	0.0204006	0.183206944	0.026010743	-0.175988799	0.622143353	0.039253194	0.03420514	0.167542954	0.072411593	-0.142419296	0.432277891	-0.062512783	0.133134146	-0.119243097	0.000514528	-0.27152304	0.009230962	-0.20522882	0.010450067	-0.201924412
lh_S_subparietal	0.003311976	0.230870331	0.02035193	-0.183276713	0.531482216	-0.04982944	0.763723454	-0.023948475	0.166785078	-0.109834956	0.370684355	-0.071239757	0.703674103	-0.030301211	0.019076549	-0.18515844	0.227122578	-0.096017367	0.219798891	-0.097541143
rh_S_subparietal	0.27303043	0.087173567	0.259003515	-0.089759008	0.888499787	-0.011171247	0.570632605	-0.045166023	0.645500224	-0.036643045	0.246535415	-0.092139047	0.296656032	0.083014683	0.494769451	-0.054361854	0.749820221	0.025404515	0.742830089	0.026139727
lh_S_temporal_inf	0.000615771	0.267871387	0.001907706	-0.243613371	0.848503021	0.01522062	0.372140279	0.071023789	0.015796289	-0.190553264	0.01030203	0.202306941	0.322485382	0.078711772	0.000315947	-0.281189585	0.003252238	-0.231301553	0.003296891	-0.230978557
rh_S_temporal_inf	0.034397851	0.167366031	0.086320675	-0.13602881	0.126999483	-0.121149267	0.924485829	0.0075525	0.234903115	-0.094436086	0.086683974	0.135873342	0.103802716	0.129074724	0.026562962	-0.175352903	0.089195365	-0.134812641	0.082677922	-0.13761737
lh_S_temporal_sup	0.013319927	0.195316815	0.041386391	-0.161453978	0.705126259	-0.030145475	0.460270014	-0.058786245	0.138631821	-0.117591263	0.55736006	-0.04672906	0.229371773	0.095556382	7.70E-05	-0.307370544	0.002194295	-0.240442193	0.002238328	-0.239988717
rh_S_temporal_sup	0.871534879	-0.012884728	0.722486546	0.028292299	0.280668365	0.085803506	0.320007713	-0.079114554	0.091866199	0.133710429	0.416771483	-0.064636643	0.778845769	0.022373694	0.602683005	-0.041460159	0.983767338	0.001621205	0.892015178	0.010816852
lh_S_temporal_transverse	0.000959722	0.2586239	0.001363987	-0.251054833	0.464493307	-0.058235133	0.735753291	-0.026886309	0.82067329	-0.018060703	0.19071947	-0.103976986	0.312745655	-0.080306893	0.000208116	-0.289195443	0.022628417	-0.180157554	0.029388653	-0.172265696
rh_S_temporal_transverse	0.070721989	-0.143261684	0.061799947	0.148003085	0.047260819	0.157101888	0.84163503	-0.015919596	0.074610366	0.141346596	0.607261986	-0.040938081	0.629795782	0.038393555	0.115812557	0.124816537	0.024708947	0.177534895	0.019767159	0.184126446
p-values not corrected for multiple comparisons
