## Supplementary material for "The impact of FreeSurfer versions on structural neuroimaging analyses of Parkinson’s disease": Table S1: Table_S34.csv

Table S34
Correlation between quality metrics and software variability in cortical thickness across PD in QPN (FreeSurfer 6 vs 5)
	cjv	cjv	cnr	cnr	fber	fber	qi_1	qi_1	qi_2	qi_2	rpve_gm	rpve_gm	snr_gm	snr_gm	snr_total	snr_total	snrd_gm	snrd_gm	snrd_total	snrd_total
	p	r	p	r	p	r	p	r	p	r	p	r	p	r	p	r	p	r	p	r
lh_G_and_S_frontomargin	0.320942943	0.078962282	0.361339683	-0.07263854	0.058911132	0.149658492	0.75711329	0.024639718	0.106065952	-0.12824377	0.343442911	0.075381735	0.253105078	-0.090874871	0.617069184	-0.039825707	0.6894994	0.031827523	0.695841492	0.031143217
rh_G_and_S_frontomargin	0.609442335	0.040690099	0.819501528	-0.018180758	0.219041228	0.097700829	0.367979556	-0.071642371	0.43372424	-0.062316938	0.076798004	0.140304421	0.773081147	-0.022972946	0.251485446	-0.091184403	0.024460441	-0.177837948	0.023668276	-0.178821962
lh_G_and_S_occipital_inf	0.000200227	0.289924621	0.000136778	-0.297012905	0.605322226	-0.041159031	0.002063041	0.24184472	0.016777374	-0.188844921	0.019942866	0.183868867	0.419700738	0.064231965	0.005813404	-0.217143496	0.207085268	-0.100274517	0.178322467	-0.10693884
rh_G_and_S_occipital_inf	0.00158969	0.24768567	0.000827039	-0.261761501	0.859902855	0.014062952	0.681915324	0.032648909	0.664488937	-0.034549539	0.707296034	-0.029912991	0.696439474	-0.031078813	0.021806623	-0.181250966	0.885007051	0.011523575	0.916573842	0.008346548
lh_G_and_S_paracentral	0.152513562	-0.113631762	0.274883406	0.086838833	0.988165016	0.001181958	0.224673514	-0.096522998	0.071496363	0.142873599	0.315626496	-0.079831763	0.12305376	-0.122413101	0.09582984	0.132120771	0.63313034	0.038020354	0.578274304	0.044273903
rh_G_and_S_paracentral	0.395489848	-0.067628281	0.65499548	0.035593147	0.704367098	-0.030226877	0.707718338	-0.029867772	0.124899958	0.121817918	0.955606642	-0.004435664	0.605082851	0.041186319	0.27997202	0.085927364	0.309974501	-0.080766635	0.330524957	-0.077418401
lh_G_and_S_subcentral	0.30886143	0.080952053	0.283672149	-0.085271581	0.455945139	-0.059353525	0.164407967	-0.110450033	0.79617589	0.020579552	0.005660878	0.21781036	0.767781149	-0.023525036	0.765735662	-0.023738409	0.498030893	-0.053952283	0.456299469	-0.059306936
rh_G_and_S_subcentral	0.135814833	0.118431269	0.126640028	-0.121263138	0.484923497	-0.055607079	0.706390901	0.030009942	0.442287211	-0.061165021	0.005555727	0.218279507	0.388559165	0.06862318	0.203204169	-0.101132858	0.635395207	-0.037767343	0.589416959	-0.04298283
lh_G_and_S_transv_frontopol	0.720372105	0.028517182	0.955664221	0.004429905	0.001611824	0.247379207	0.290301732	-0.084110797	0.314180804	-0.080069843	0.600573152	0.04170131	0.985874572	0.001410726	0.211984588	-0.099207339	0.610768623	0.040539445	0.569883122	0.045253822
rh_G_and_S_transv_frontopol	0.000250404	0.285677458	0.002516862	-0.23729468	0.67579566	-0.033314207	0.411324053	0.065393655	0.073445168	-0.141911814	0.025723138	0.176324574	0.358368734	-0.073087943	1.84E-08	-0.426713131	0.000187353	-0.291174111	0.000276685	-0.283760145
lh_G_and_S_cingul-Ant	0.11952013	0.123571828	0.14204197	-0.116591628	0.236163403	0.094183429	0.635260568	0.037782373	0.891700463	0.010848571	0.838265339	0.016262981	0.716969147	-0.02887958	0.201844718	-0.101436307	0.597241397	0.042082897	0.582734505	0.043755743
rh_G_and_S_cingul-Ant	0.063065453	0.147297833	0.180568443	-0.106391267	0.033111435	0.168563352	0.158784772	0.111931928	0.02450977	-0.177777581	0.751606806	0.025216951	0.125015415	-0.121780923	0.010437939	-0.20195557	0.607933423	-0.040861673	0.646810914	-0.036497749
lh_G_and_S_cingul-Mid-Ant	0.588715338	0.043063792	0.827468548	-0.017365269	0.093287954	-0.133134062	0.630115704	-0.038357714	0.428108992	-0.063079394	0.581183657	0.043935702	0.712681844	0.029337003	0.31909591	-0.07926329	0.586118287	-0.043363858	0.594954147	-0.042345411
rh_G_and_S_cingul-Mid-Ant	0.705625038	0.03009201	0.913524385	-0.008652807	0.213474049	-0.098886409	0.819035534	0.018228514	0.443025013	0.061066365	0.812644882	0.018884103	0.802771066	-0.019899526	0.373441677	-0.070831181	0.338228349	-0.076197901	0.370315652	-0.071294533
lh_G_and_S_cingul-Mid-Post	0.015061046	0.191895211	0.013770654	-0.194395162	0.760947475	-0.024238546	0.248912036	-0.091679061	0.795096875	-0.020690949	0.320295219	0.079067713	0.366777567	0.071821874	0.089486407	-0.134691266	0.158922901	-0.111895059	0.136349355	-0.118270862
rh_G_and_S_cingul-Mid-Post	0.001068517	0.256335451	0.002368174	-0.238697093	0.555790498	-0.046915072	0.964404779	-0.003555928	0.184246991	-0.10550515	0.209664363	0.099710504	0.106508389	0.128082959	0.016391961	-0.189505393	0.186326411	-0.105009973	0.171744556	-0.108572394
lh_G_cingul-Post-dorsal	7.83E-05	0.307071579	0.00021617	-0.288477102	0.196948488	0.102541613	0.347677438	-0.074724712	0.120510395	-0.123244458	0.732725514	0.027206443	0.135950426	0.118390533	0.049116684	-0.155820928	0.369575323	-0.071404619	0.320775934	-0.078989453
rh_G_cingul-Post-dorsal	0.02912037	0.172547652	0.048919563	-0.155955055	0.282423012	-0.085492323	0.478747222	0.05639512	0.125515134	-0.121621106	0.017371164	0.187852729	0.010545292	0.201680868	0.038969968	-0.163395945	0.040511817	-0.16214556	0.043306813	-0.159977358
lh_G_cingul-Post-ventral	0.052938127	0.153305092	0.039292433	-0.163131041	0.587285396	0.043228934	0.463746434	-0.058332393	0.069924298	-0.143665082	0.847440212	0.015328708	0.249373198	0.091590157	0.108770482	-0.12726886	0.054081402	-0.152581702	0.044523372	-0.159070067
rh_G_cingul-Post-ventral	0.000957722	0.258668166	0.001737333	-0.245710705	0.310235575	-0.080723208	0.913462022	-0.008659071	0.153308971	-0.113413285	0.572286667	-0.044972449	0.893477426	-0.010669502	0.004176879	-0.225304828	0.014814135	-0.192358698	0.016557374	-0.189220292
lh_G_cuneus	0.002432656	0.238079373	0.008913513	-0.20615242	0.00926718	-0.205125239	0.688226766	0.031965118	0.06557527	-0.145932728	0.478773407	0.056391768	0.782338038	-0.022011273	0.000393539	-0.27688016	0.009658497	-0.204028327	0.010941235	-0.200688541
rh_G_cuneus	0.967044091	0.003292109	0.89227951	-0.010790213	0.449568761	0.060195395	0.888883552	-0.011132548	0.471414801	-0.057337855	0.100862157	0.130175936	0.497748472	0.053987693	0.871931526	-0.012844602	0.369766703	0.071376148	0.320704583	0.079001064
lh_G_front_inf-Opercular	0.051678046	0.154117527	0.052351418	-0.153681356	0.058063867	-0.150156651	0.029610199	0.172034508	0.182409714	-0.105946087	0.876999138	-0.012332223	0.919183844	0.008084521	0.014946965	-0.192108526	0.001516962	-0.248720819	0.001630884	-0.24711836
rh_G_front_inf-Opercular	0.102944385	0.129393593	0.116498017	-0.124584102	0.293910777	-0.083486305	0.685795055	0.032228294	0.151998902	-0.113773583	0.815804985	0.018559766	0.709979959	-0.029625765	0.174062951	-0.107991448	0.983650238	-0.001632902	0.924192154	0.007581959
lh_G_front_inf-Orbital	0.00019945	0.289997881	0.000760347	-0.263517685	0.172442638	-0.10839686	0.470342459	-0.057476395	0.033646542	-0.168060601	0.076539496	0.140426313	0.859813092	-0.014072056	0.006318504	-0.215041373	0.015315233	-0.191424939	0.013972819	-0.19399032
rh_G_front_inf-Orbital	5.51E-05	0.313225405	0.000699698	-0.265242423	0.193673003	-0.10329221	0.670231003	0.033921171	0.000591148	-0.268705492	0.543197009	0.048416906	0.663510272	-0.034656849	2.31E-07	-0.395243368	0.00217936	-0.240597876	0.002258816	-0.239780464
lh_G_front_inf-Triangul	0.001049719	0.256715109	0.000795469	-0.26257593	0.020043988	-0.183721514	0.57876714	0.044216557	0.089757596	-0.134578452	0.26249012	0.0891076	0.163478247	-0.110692403	0.000585832	-0.268889742	0.010875341	-0.200851469	0.012505388	-0.197053985
rh_G_front_inf-Triangul	0.007778001	0.209713792	0.035112958	-0.166716753	0.379982137	-0.069869355	0.977695785	-0.002227725	0.058705104	-0.149779084	0.89030943	-0.010988786	0.907648015	0.009243336	0.097091945	-0.13162555	0.457792135	-0.059110896	0.472094233	-0.057250166
lh_G_front_middle	5.83E-05	0.312235045	0.000226912	-0.287556769	0.11328091	-0.125684399	0.629905719	0.038381238	0.008975013	-0.205971241	0.379104304	0.069997857	0.819653036	-0.018165233	2.47E-07	-0.394364507	0.004127595	-0.225592693	0.005495318	-0.218552633
rh_G_front_middle	0.195622286	0.10284442	0.345949001	-0.07499228	0.230237953	0.095379704	0.728978552	0.027603222	0.083718653	-0.137157887	0.722480286	0.028292964	0.668306857	0.0341315	0.011769417	-0.198711148	0.077577082	-0.139939062	0.088210802	-0.1352256
lh_G_front_sup	2.22E-05	0.328575229	5.84E-05	-0.312216473	0.532681796	-0.049684089	0.834353391	0.016662001	0.551438885	-0.047432128	0.264486443	-0.088737286	0.33595382	-0.076556408	7.79E-06	-0.34523642	0.00282284	-0.234630398	0.003697111	-0.228247605
rh_G_front_sup	0.002168677	0.240709839	0.005260813	-0.219638984	0.596135628	-0.042209752	0.834932538	0.016602902	0.070029232	-0.143611803	0.892931398	-0.010724521	0.09222301	-0.133565118	0.068621895	-0.14433183	0.239831637	-0.093453369	0.238832917	-0.093651358
lh_G_Ins_lg_and_S_cent_ins	0.138436254	0.117649157	0.248510789	-0.091756506	0.265539203	-0.08854277	0.978613134	-0.002136079	0.233427844	-0.094733053	0.24403357	-0.092626607	0.095354074	0.132308793	0.004534977	-0.223300317	0.002775819	-0.23502229	0.002693345	-0.235724399
rh_G_Ins_lg_and_S_cent_ins	0.08784569	0.135379675	0.216198507	-0.098303492	0.887841731	0.011237611	0.567181741	0.045570733	0.184017515	-0.105560046	0.106251958	0.128176098	0.432804983	0.062441368	0.034881441	-0.166925723	0.543611879	-0.048367161	0.535587623	-0.049332673
lh_G_insular_short	0.34496148	0.075145531	0.402530336	-0.066628247	0.87246656	-0.012790481	0.316387088	0.079706792	0.982717571	0.001726064	0.432450178	0.062489434	0.065997907	0.145707069	0.051030244	-0.154541603	0.095743665	-0.132154772	0.092181965	-0.13358181
rh_G_insular_short	0.030019384	0.171611361	0.072957365	-0.142150598	0.081851858	-0.137985395	0.651933836	-0.035930998	0.105650281	-0.128395333	0.48856534	0.055144935	0.835859548	-0.016508324	0.002367308	-0.238705491	0.027567231	-0.174224894	0.030948144	-0.170668833
lh_G_occipital_middle	0.188771839	0.104432785	0.241156074	-0.093191694	0.538735308	-0.048953081	0.809846146	-0.019171609	0.881340557	-0.01189367	0.880560094	-0.011972483	0.26270854	0.08906699	0.547333383	0.047921764	0.672454221	-0.033678441	0.639408512	-0.037319937
rh_G_occipital_middle	0.001711634	0.246043192	0.004475939	-0.223620778	0.701984492	-0.030482558	0.456298005	-0.059307129	0.301862745	-0.082128071	0.382706459	0.069471701	0.316997951	0.079606563	0.014213593	-0.193514791	0.005738946	-0.217467056	0.005428324	-0.218858688
lh_G_occipital_sup	0.000925357	0.259396364	0.000846333	-0.261277688	0.568030051	0.045471137	0.989981458	-0.00100054	0.128359891	-0.120720546	0.565916851	0.045719368	0.999508438	-4.91E-05	0.014143388	-0.193652715	0.019863703	-0.183984673	0.019541115	-0.184460746
rh_G_occipital_sup	1.66E-05	0.333261417	1.62E-05	-0.333711532	0.654025154	-0.035700153	0.519159563	0.05133225	0.158946484	-0.111888767	0.835289284	0.016566502	0.791009271	0.021113317	0.00218131	-0.240577503	0.03009607	-0.171532605	0.025058024	-0.177113582
lh_G_oc-temp_lat-fusifor	0.001347729	0.251316765	0.002614942	-0.236410135	0.74063069	-0.026371511	0.558780494	-0.046560938	0.17475707	-0.10781863	0.679516971	0.032909374	0.322314224	0.078739532	0.000965327	-0.258500315	0.002618061	-0.2363825	0.002438783	-0.238021456
rh_G_oc-temp_lat-fusifor	0.011572641	0.199169625	0.025090492	-0.177074652	0.715075566	0.029081494	0.78980987	0.021237361	0.036906459	-0.165136208	0.548922168	-0.047732068	0.438573581	0.061663016	0.013461153	-0.195025136	0.240740027	-0.093273786	0.23379157	-0.094659714
lh_G_oc-temp_med-Lingual	0.433492551	0.062348285	0.292009029	-0.083814735	0.466240753	-0.058007911	0.554209162	0.047102738	0.724927079	-0.028033012	0.163908771	0.110580041	0.497292723	0.054044858	0.436150744	-0.061989211	0.25543845	-0.090431327	0.273655447	-0.087060488
rh_G_oc-temp_med-Lingual	0.183873705	0.105594475	0.086946825	-0.135761183	0.61646208	-0.039894341	0.281624652	-0.085633749	0.3046239	0.081661984	0.393312511	0.067939701	0.541200995	0.048656502	0.632391446	-0.038102979	0.822662506	-0.017856985	0.788864679	-0.02133515
lh_G_oc-temp_med-Parahip	0.00096706	0.258462257	0.000714141	-0.264819548	0.472626599	-0.057181506	0.976666273	0.00233058	0.00010538	-0.301759834	0.174044553	0.107996036	0.584102562	-0.043597179	9.08E-05	-0.304425485	0.009390932	-0.204773992	0.009610897	-0.204159635
rh_G_oc-temp_med-Parahip	0.006202844	0.215509131	0.008914121	-0.206150624	0.647643622	-0.036405502	0.239218457	-0.093574859	0.728434499	-0.02766089	0.649949034	-0.036150362	0.091177087	-0.133992345	0.013464213	-0.195018844	0.160854758	-0.111381921	0.175126049	-0.10772697
lh_G_orbital	1.34E-06	0.371286646	1.98E-05	-0.330382014	0.56754627	-0.045527926	0.520439884	-0.051175271	0.000333247	-0.280149824	0.727323917	0.027778652	0.156035985	0.112670668	6.64E-08	-0.411140655	2.54E-06	-0.362110153	2.14E-06	-0.364590642
rh_G_orbital	1.92E-05	0.330908274	0.000134445	-0.297328573	0.277356573	-0.086394432	0.663397486	0.03466922	0.041830233	-0.161107682	0.033652921	0.168054649	0.206887723	0.100317925	0.000156813	-0.294491515	0.06463192	-0.146440729	0.05887673	-0.149678604
lh_G_pariet_inf-Angular	0.259859867	0.089598461	0.346448345	-0.074914894	0.190662783	-0.103990205	0.498928664	0.05383979	0.792656189	-0.020943073	0.564175948	0.045924198	0.143251997	0.116241318	0.058602468	-0.149839288	0.512647101	-0.052133829	0.538658767	-0.048962298
rh_G_pariet_inf-Angular	0.001950537	0.243112987	0.010672791	-0.201357793	0.162098158	-0.111054085	0.158173767	0.112095302	0.573481513	-0.04483278	0.239014487	0.09361532	0.237900698	0.093836687	7.17E-05	-0.308622934	0.001705486	-0.24612341	0.001743789	-0.245627882
lh_G_pariet_inf-Supramar	0.004071776	0.225922478	0.005322012	-0.219351363	0.075501069	-0.140919329	0.462720766	-0.058466099	0.103484171	-0.12919282	0.980043278	0.001993208	0.123171149	0.122375052	0.013070514	-0.195838616	0.050701385	-0.154758598	0.052253771	-0.153744317
rh_G_pariet_inf-Supramar	0.208754138	0.099908986	0.357649095	-0.073197149	0.354766335	-0.07363599	0.543870527	-0.048336157	0.372453626	-0.070977375	0.746869672	0.025714585	0.41051307	0.065506857	0.341483473	-0.075687492	0.504478271	-0.053146755	0.511508904	-0.05227446
lh_G_parietal_sup	0.001150334	0.254751144	0.001976441	-0.242815185	0.070630525	-0.14330775	0.267187227	-0.088239321	0.087425946	-0.135557438	0.562121791	0.046166272	0.521667003	0.051024999	0.000553993	-0.270026811	0.003208695	-0.231620398	0.003804855	-0.227558005
rh_G_parietal_sup	0.015042474	0.191929842	0.031219529	-0.170397969	0.067278077	-0.145030668	0.274649825	-0.086880944	0.384986839	-0.069140165	0.562004547	-0.046180102	0.455929064	0.059355639	0.015257094	-0.191531899	0.01766807	-0.187367618	0.016156534	-0.189915516
lh_G_postcentral	0.076408836	0.140488048	0.063490265	-0.147063688	0.127776387	-0.120904001	0.226556446	-0.096133907	0.515216961	-0.051816899	0.695083407	-0.031224893	0.414318939	-0.064976744	0.217888497	-0.097944535	0.287231334	-0.08464617	0.303518646	-0.081848218
rh_G_postcentral	0.514939195	0.051851115	0.344597213	-0.07520213	0.381803067	-0.069603373	0.414062765	-0.065012336	0.891343887	0.01088451	0.356023145	-0.073444394	0.312565922	-0.080336631	0.854495975	-0.014611646	0.67108122	-0.033828308	0.660538189	-0.034983118
lh_G_precentral	0.504081877	0.053196124	0.279113337	-0.086080383	0.389484144	-0.068489785	0.925442322	0.007456558	0.111440453	-0.126324865	0.0381305	-0.16409432	0.133515133	-0.119126959	0.998154067	-0.000184347	0.323396348	-0.078564184	0.341696376	-0.075654216
rh_G_precentral	0.244660134	0.092504178	0.236967186	-0.094022783	0.521200629	-0.05108209	0.286330901	-0.084803899	0.267580529	-0.088167091	0.516836645	-0.051617568	0.021326533	-0.181906278	0.45238411	-0.059822868	0.800262322	0.02015803	0.743218921	0.026098773
lh_G_precuneus	0.001923532	0.243427298	0.007299817	-0.211353422	0.117878369	-0.124119244	0.278126621	-0.086256609	0.759101559	0.024431608	0.877420741	-0.012289618	0.346284054	0.074940347	0.006118911	-0.215853471	0.008371743	-0.207798111	0.009603478	-0.204180154
rh_G_precuneus	0.000203802	0.289590962	0.000781811	-0.262937543	0.309473215	-0.080850086	0.807824619	0.019379429	0.187308026	-0.104777623	0.522502076	0.05092284	0.417678144	0.064511211	0.00308586	-0.23254139	0.031313151	-0.170304991	0.034161188	-0.167583423
lh_G_rectus	0.000248543	0.285820282	0.001602883	-0.247502539	0.542609436	-0.048487392	0.01395219	0.194031395	0.009915529	-0.203328997	0.295423891	0.083226	0.195544147	-0.102862307	0.000158658	-0.294274749	0.092124285	-0.133605278	0.10295808	-0.129388489
rh_G_rectus	0.817132074	0.018423652	0.752605416	0.025112172	0.94806545	0.005190139	0.687771252	-0.03201439	0.346592109	-0.074892627	0.33323126	0.076987573	0.014014946	0.193906606	0.102525341	-0.129550029	0.04239373	-0.160672439	0.039995549	-0.162559713
lh_G_subcallosal	0.349622817	-0.074424561	0.263820433	0.088860617	0.957571686	0.004239135	0.490332755	-0.054921316	0.930519446	-0.006947469	0.054317597	0.152433832	0.286663007	0.084745685	0.590168274	0.042896182	0.396620276	-0.067467002	0.377540884	-0.070227169
rh_G_subcallosal	0.981005169	-0.001897119	0.703517921	0.030317968	0.978320799	0.002165284	0.808406536	-0.019319593	0.021850639	-0.18119151	0.975735263	-0.002423597	0.815933444	-0.018546589	0.01947491	-0.184559291	0.111828489	-0.126189148	0.132221757	-0.119522265
lh_G_temp_sup-G_T_transv	0.649872874	-0.036158785	0.430648325	0.062733888	0.097230319	-0.131571566	0.401324379	-0.066798798	0.226802628	0.096083204	0.486852625	0.055362045	0.058129065	-0.150118106	0.376025865	0.070449935	0.5915471	0.042737295	0.588033811	0.043142477
rh_G_temp_sup-G_T_transv	0.042657912	-0.160470053	0.024656255	0.177598934	0.055703616	0.151576661	0.300936715	-0.082285015	0.715120263	-0.029076726	0.519593868	-0.051278978	0.615632662	-0.039988157	0.480248528	0.056203064	0.809971224	0.019158755	0.747922383	0.025603913
lh_G_temp_sup-Lateral	0.012567619	0.196917818	0.007396846	-0.21101316	0.944650903	0.005531903	0.005377988	0.21909087	0.232373195	-0.094946159	0.742055574	0.026221324	0.340801187	-0.075794219	0.004466956	-0.223669871	0.172718133	-0.108327731	0.181857759	-0.10607919
rh_G_temp_sup-Lateral	0.484021753	0.055721796	0.532357075	-0.049723419	0.705783086	-0.030075072	0.864645416	0.013582218	0.442631131	-0.061119022	0.032843095	0.168818064	0.013666124	0.194606529	0.778711059	-0.022387684	0.396129209	-0.067537029	0.388269714	-0.068664962
lh_G_temp_sup-Plan_polar	6.87E-08	0.410733613	1.79E-06	-0.367135555	0.282389542	-0.085498246	0.815041076	-0.018638142	0.054692263	-0.152200358	0.666611236	0.034317045	0.882053447	-0.011821692	7.39E-09	-0.437291735	0.001389725	-0.250645917	0.001656791	-0.246768236
rh_G_temp_sup-Plan_polar	0.25178798	0.091126481	0.332845756	-0.077048806	0.430732491	-0.062722456	0.427702221	-0.06313485	0.172337447	0.108423276	0.303856111	0.081791308	0.155556326	0.112800577	0.233713283	-0.094675492	0.13623707	-0.118304518	0.13544767	-0.118541733
lh_G_temp_sup-Plan_tempo	0.088519435	0.135095754	0.103139725	-0.129320841	0.589787433	-0.042940097	0.323174059	-0.078600172	0.55964909	-0.046458233	0.544970921	0.048204335	0.464834439	0.058190738	0.290270989	-0.084116139	0.232499834	-0.094920534	0.22848334	-0.095738089
rh_G_temp_sup-Plan_tempo	0.490214093	0.054936316	0.470318998	-0.057479428	0.695612169	0.031167921	0.275374877	-0.086750306	0.182132047	-0.106013009	0.938290083	0.006168834	0.474479242	0.056942895	0.940274514	-0.005970086	0.716129677	-0.028969071	0.647269611	-0.036446929
lh_G_temporal_inf	0.025119194	0.177040273	0.040800046	-0.161916266	0.63318647	-0.038014079	0.942100033	0.005787286	0.11143589	-0.126326463	0.141528255	0.116741039	0.360043812	0.072834277	0.080387479	-0.138645199	0.237404793	-0.093935483	0.227938096	-0.095849852
rh_G_temporal_inf	5.09E-05	0.314589126	0.000316693	-0.281143624	0.632960221	-0.038039373	0.463817212	0.058323172	0.231192385	-0.095185565	0.384801288	0.069167097	0.959842567	0.004012049	0.000473553	-0.273193082	0.020313044	-0.183332558	0.024910235	-0.177291335
lh_G_temporal_middle	3.17E-06	0.358856923	1.32E-05	-0.336921435	0.034633109	-0.16715118	0.559692376	-0.046453117	0.004928232	-0.221256462	0.55266636	0.04728608	0.39434146	0.067792404	0.00015865	-0.294275684	0.019776426	-0.184112812	0.017137281	-0.188239964
rh_G_temporal_middle	0.272203126	0.087323514	0.461193265	-0.058665529	0.547437843	-0.047909284	0.443439324	-0.061011006	0.380916512	-0.069732775	0.63236407	0.038106041	0.066565274	0.145405982	0.253389806	-0.090820598	0.156672258	-0.112498805	0.166483244	-0.109912692
lh_Lat_Fis-ant-Horizont	0.000735605	0.264205446	0.00176175	-0.245398929	0.674924409	-0.033409111	0.090630606	0.134217121	0.00056141	-0.269756658	0.700989813	0.03058939	0.748723659	-0.025519707	0.006738596	-0.213404243	0.659631382	-0.035082781	0.631524065	-0.038200023
rh_Lat_Fis-ant-Horizont	0.070568933	0.143338798	0.087984829	-0.135320899	0.532800412	-0.049669725	0.83860276	-0.016228584	0.068882936	-0.144197374	0.561539204	0.046235005	0.157707014	-0.112220424	0.003879105	-0.227092936	0.104528399	-0.128806749	0.111690531	-0.126237357
lh_Lat_Fis-ant-Vertical	0.003738533	0.227980375	0.00343611	-0.229996243	0.631542957	-0.038197909	0.765816075	0.023730017	0.347046315	-0.074822315	0.200887313	0.1016509	0.142280518	0.116522388	0.035406475	-0.166453489	0.095767749	-0.132145267	0.080144376	-0.138755668
rh_Lat_Fis-ant-Vertical	0.004642184	0.22272784	0.015834025	-0.190485868	0.557224365	0.046745131	0.487058873	-0.055335879	0.648945868	-0.036261337	0.360916499	0.072702412	0.371079873	-0.071181036	0.023858164	-0.178583537	0.135424728	-0.118548643	0.134772431	-0.118745483
lh_Lat_Fis-post	0.00120807	0.253694085	0.006512136	-0.214275093	0.04545575	-0.158388635	0.667687896	0.034199209	0.191582026	-0.103776209	0.020432211	0.183161709	0.427352481	0.063182555	0.005698912	-0.21764258	0.006948912	-0.212618502	0.006615665	-0.213873682
rh_Lat_Fis-post	0.013482219	0.194981857	0.037898764	-0.164289386	0.765692216	-0.023742943	0.99050167	-0.000948584	0.20948093	-0.099750454	0.204048774	0.100945067	0.286153229	-0.084835061	0.001754103	-0.245496152	0.013958954	-0.194017922	0.01395837	-0.194019085
lh_Pole_occipital	0.221645945	0.097153489	0.069152144	-0.144059144	0.57575034	-0.044567946	0.033268699	0.168414887	0.545902936	-0.048092786	0.655396831	0.035548905	0.432859937	0.062433925	0.675945938	-0.033297842	0.522945264	-0.050868657	0.47270289	-0.05717167
rh_Pole_occipital	0.000498273	0.272170355	7.19E-05	-0.308568976	0.227160723	-0.096009523	0.230711819	0.095283245	0.987086107	-0.001289717	0.855251039	0.014534981	0.185288609	-0.105256598	0.025782339	-0.176255195	0.127710752	-0.120924678	0.126039609	-0.121453899
lh_Pole_temporal	0.016771734	0.188854491	0.017374908	-0.187846568	0.207660486	-0.10014829	0.025562625	0.176513372	0.310484619	-0.080681804	0.277589106	0.086352786	0.349347779	0.074466932	0.013282715	-0.195394121	0.003550915	-0.229212833	0.003556859	-0.2291729
rh_Pole_temporal	0.000444949	0.274440001	0.008261684	-0.208143916	0.264220277	-0.088786549	0.52920153	0.050106241	0.07725821	-0.140088242	0.648543023	0.036305922	0.485823827	0.055492656	1.24E-05	-0.338001344	0.006517453	-0.21425434	0.007374138	-0.211092434
lh_S_calcarine	0.038618964	-0.163686399	0.024721482	0.177519678	0.472321652	0.05722083	0.571311739	0.045086512	0.657420948	-0.035325948	0.934136268	0.006584978	0.333485626	-0.076947195	0.214700362	0.098623377	0.101071351	0.130096764	0.088977251	0.134903811
rh_S_calcarine	0.537965277	0.04904584	0.613564768	-0.040222298	0.570828554	0.045143078	0.65274644	0.035841265	0.41535949	-0.064832304	0.5198986	0.051241613	0.642257431	0.037003044	0.589910477	-0.042925908	0.807481377	0.019414728	0.781505466	0.022097634
lh_S_central	0.959500343	0.004046269	0.874606079	-0.012574117	0.689956708	-0.031778102	0.137553022	-0.117911399	0.624687193	0.038966933	0.35832252	0.073094952	0.022052098	-0.180920691	0.82749086	0.017362988	0.362692099	-0.072434725	0.380422349	-0.069804983
rh_S_central	0.176662698	-0.10734677	0.079371188	0.139108815	0.709349092	0.029693244	0.440956646	-0.061343175	0.76568489	-0.023743707	0.983338055	-0.001664085	0.345075831	-0.075127771	0.366541163	0.071857221	0.204521321	0.100840245	0.189119763	0.10435111
lh_S_cingul-Marginalis	0.079706428	0.138955358	0.169495629	-0.109141513	0.047506883	-0.156929667	0.855732756	-0.014486077	0.308673363	-0.080983424	0.094522023	0.132639415	0.615920726	-0.039955568	0.045931172	-0.158045653	0.022088051	-0.180872584	0.022169481	-0.180763876
rh_S_cingul-Marginalis	0.688385539	0.031947946	0.79456813	-0.020745551	0.908198634	0.009187982	0.344022519	0.075291502	0.130553653	-0.120036508	0.680892148	0.032759985	0.288177252	0.084480828	0.675587717	-0.033336853	0.262429802	-0.089118819	0.286436153	-0.084785445
lh_S_circular_insula_ant	0.069007844	0.144133183	0.195335735	-0.102910042	0.117116236	-0.124375379	0.545692607	-0.048117951	0.195052904	-0.102974882	0.009921266	0.203313571	0.048846728	0.156004728	0.036700105	-0.165314716	0.009466216	-0.204562307	0.008529454	-0.207309539
rh_S_circular_insula_ant	0.000171974	0.292775949	0.002909776	-0.233921133	0.908365367	-0.009171221	0.789050734	0.021315899	0.322912547	-0.078642532	0.279889701	0.08594202	0.668486954	-0.034111804	0.000117465	-0.299793569	0.059474031	-0.149330778	0.060070123	-0.148986506
lh_S_circular_insula_inf	0.078692509	0.139421087	0.155644926	-0.112776558	0.049763246	-0.155384106	0.011292897	0.199833351	0.629933165	-0.038378163	0.168987861	0.109270785	0.502063161	0.05344786	0.024401952	-0.177909659	0.054575062	-0.15227325	0.059872113	-0.149100554
rh_S_circular_insula_inf	0.02548409	0.176606116	0.076879173	-0.140266216	0.201348213	-0.101547502	0.431923595	-0.062560814	0.430855777	-0.062705714	0.198938715	0.102089954	0.061932277	0.147928788	0.032758732	-0.168898508	0.019154703	-0.185040046	0.019542181	-0.184459162
lh_S_circular_insula_sup	0.227415829	0.095957082	0.343901702	-0.075310303	0.362769673	-0.072423049	0.489181775	-0.055066893	0.920976362	-0.007904614	0.137521076	0.117920909	0.371367164	-0.071138406	0.331782627	-0.077217908	0.899212286	-0.010091948	0.915370361	-0.008467399
rh_S_circular_insula_sup	0.02108224	0.182244631	0.082441402	-0.137722441	0.244802327	-0.092476424	0.876133446	0.012419715	0.826471914	-0.017467182	0.029980181	0.171651689	0.822374492	0.017886474	0.029470364	-0.172180256	0.135093893	-0.118648386	0.111265483	-0.126386183
lh_S_collat_transv_ant	0.089297276	0.134770105	0.050182872	-0.155103119	0.073569981	0.141850924	0.026356853	0.175588908	0.338641752	-0.076132906	0.847058409	0.015367544	0.083389939	-0.137302517	0.597244404	-0.042082552	0.845647362	-0.015511105	0.836847902	-0.016407513
rh_S_collat_transv_ant	0.019349802	0.184746307	0.116241724	-0.124670884	0.517775855	-0.051502128	0.333451878	0.076952551	0.049905164	-0.155288856	0.00694551	0.21263104	0.953805995	-0.004615776	0.011763452	-0.198724947	0.13625662	-0.118298657	0.136012017	-0.118372039
lh_S_collat_transv_post	0.156554473	0.112530581	0.241188127	-0.093185373	0.554503884	-0.047067742	0.875178006	-0.012516296	0.2042129	-0.10090864	0.010674584	0.201353275	0.211083988	0.099402173	0.266367956	-0.088390012	0.955087058	-0.004487634	0.943050341	-0.005692138
rh_S_collat_transv_post	0.011890438	0.198432508	0.025521688	-0.176561685	0.60260597	-0.041468957	0.656962689	-0.035376402	0.158653097	-0.111967096	0.075567197	0.14088777	0.143397791	0.116199262	0.00515834	-0.220127353	0.018890776	-0.185441561	0.020300036	-0.18335126
lh_S_front_inf	0.329282533	0.077616945	0.365724178	-0.071979485	0.163100955	0.110791053	0.526498322	-0.050435103	0.949108603	-0.005085749	0.10305583	0.129352074	0.83683026	0.016409312	0.243812891	-0.09266978	0.634514619	-0.03786567	0.653514027	-0.035756545
rh_S_front_inf	0.374280825	0.070707205	0.603952838	-0.041315201	0.480207059	0.056208365	0.980932858	-0.001904343	0.16759445	-0.109627021	0.094762943	0.132543447	0.403740524	-0.066457402	0.212458375	-0.099105079	0.790856025	-0.021129163	0.732884575	-0.027189614
lh_S_front_middle	0.058819815	0.149711899	0.151524704	-0.113904575	0.748657733	0.025526634	0.550808329	0.047507214	0.125918412	-0.12149249	0.064965281	0.146260524	0.023067793	0.179586911	7.85E-05	-0.30701497	0.001938852	-0.243248501	0.002236419	-0.240008202
rh_S_front_middle	0.313289029	0.080217058	0.389004138	-0.068558985	0.887489152	-0.011273172	0.557680648	0.046691097	0.127461035	-0.121003418	0.588305494	0.043111105	0.858773001	-0.014177555	0.536033122	-0.049278881	0.893976253	-0.010619244	0.817317648	-0.018404623
lh_S_front_sup	1.65E-05	0.333357516	2.57E-05	-0.326120073	0.285457772	-0.084957163	0.979670824	0.002030415	0.339770582	-0.075955689	0.892963564	0.01072128	0.776557844	-0.02261138	0.001039524	-0.256923632	0.081720075	-0.138044382	0.084152696	-0.13696761
rh_S_front_sup	0.018427668	0.18615799	0.017374512	-0.187847219	0.380212316	-0.06983569	0.456568903	-0.059271524	0.370895147	-0.071208457	0.506880183	-0.052848042	0.531127108	-0.049872499	0.079756259	-0.138932592	0.439525252	-0.06153517	0.441472781	-0.061274032
lh_S_interm_prim-Jensen	0.824036515	0.01771634	0.972194518	-0.002777385	0.038113222	-0.164108829	0.52686601	0.050390321	0.143700621	-0.11611201	0.026079062	0.175909505	0.382494601	0.069502563	0.084107754	-0.136987275	0.304217396	-0.081730428	0.300169883	-0.08241522
rh_S_interm_prim-Jensen	0.034091708	0.167647488	0.037710842	-0.16444831	0.004318951	-0.224491749	0.327260373	0.077941125	0.196990053	-0.102532146	0.020636945	0.182870179	0.474754005	-0.05690755	0.036816049	-0.165214314	0.21549921	-0.098452609	0.200345119	-0.101772756
lh_S_intrapariet_and_P_trans	0.000470056	0.273341732	0.001945291	-0.243173739	0.485928046	-0.055479418	0.68526289	-0.032285935	0.60110309	-0.041640704	0.109530208	0.126998422	0.41100245	0.065438531	0.002673655	-0.235894899	0.00803244	-0.208877506	0.007291613	-0.211382374
rh_S_intrapariet_and_P_trans	0.046248839	0.157818127	0.094187078	-0.13277316	0.065418512	-0.146016728	0.939811773	-0.006016428	0.053295831	-0.153077383	0.550400293	0.047555825	0.581458756	0.043903764	0.022490495	-0.180338647	0.012611483	-0.196822195	0.012496234	-0.197074064
lh_S_oc_middle_and_Lunatus	0.156178391	0.112632158	0.163063472	-0.110800863	0.345022431	0.075136064	0.40386678	-0.066439596	0.301097236	-0.082257787	0.217956283	0.097930179	0.524486634	0.050680392	0.47907575	-0.056353065	0.826441685	-0.017470274	0.829305213	-0.01717753
rh_S_oc_middle_and_Lunatus	2.69E-06	0.361265718	2.92E-05	-0.324015518	0.420653396	-0.064100709	0.553347522	0.047205102	0.051801937	-0.154036926	0.036788011	0.165238569	0.675719909	-0.033322456	5.97E-06	-0.349325497	0.002962721	-0.233498513	0.00283901	-0.234496993
lh_S_oc_sup_and_transversal	0.108684324	0.127299623	0.234514097	-0.094514267	0.90791257	0.009216739	0.788050686	-0.021419391	0.560323183	-0.046378579	0.059947888	0.149056873	0.969555426	0.003041115	0.472360357	-0.057215838	0.47963842	-0.056281074	0.47027112	-0.057485617
rh_S_oc_sup_and_transversal	3.91E-05	0.319097167	0.000171476	-0.292830065	0.549320754	0.04768452	0.966084113	-0.003388062	0.398161925	-0.067247497	0.770364786	-0.023255766	0.942180507	-0.005779228	0.001036453	-0.25698681	0.10954551	-0.12699299	0.101950187	-0.129765565
lh_S_occipital_ant	0.058238442	0.150053521	0.050998988	-0.154562177	0.225985896	0.096251564	0.316212904	-0.079735394	0.225577783	-0.096335852	0.201474849	0.101519122	0.404316323	-0.066376222	0.257621656	-0.090018847	0.911807668	-0.008825273	0.894804575	-0.010535798
rh_S_occipital_ant	0.004417657	0.22394088	0.007356588	-0.211153853	0.084648195	-0.136751351	0.568293445	0.045440228	0.561919743	-0.046190106	0.003260301	0.231242934	0.021625165	0.181497176	0.196382528	-0.102670655	0.326869124	-0.078003996	0.261993189	-0.089200079
lh_S_oc-temp_lat	2.51E-05	0.326530465	3.05E-05	-0.323308733	0.760941983	0.02423912	0.588153428	0.043128664	0.041039271	-0.161726987	0.642100353	0.037020501	0.139635708	0.11729506	0.000201195	-0.289833764	0.000324256	-0.280683772	0.000240867	-0.286419817
rh_S_oc-temp_lat	4.14E-05	0.318129275	3.45E-05	-0.321198257	0.107607753	-0.127685635	0.883088173	-0.011717235	0.373225254	-0.070863183	0.032240857	0.169396207	0.028121224	0.17361759	0.000460126	-0.273769473	0.024768587	-0.177462553	0.019594015	-0.184382212
lh_S_oc-temp_med_and_Lingual	4.91E-09	0.441936998	1.73E-09	-0.453430412	0.528594806	-0.050179979	0.46340994	0.05837624	0.154641573	-0.113049162	0.046072593	0.1579442	0.010265374	0.202402409	0.000380114	-0.277565969	0.00300435	-0.233170982	0.001747194	-0.245584315
rh_S_oc-temp_med_and_Lingual	1.28E-06	0.37197043	8.18E-07	-0.378219933	0.251339509	-0.091212361	0.067565437	0.14488028	0.169009882	-0.109265173	0.097044524	0.131644065	0.024793391	0.17743251	0.001557185	-0.248142867	0.012237408	-0.197647227	0.008476717	-0.207472015
lh_S_orbital_lateral	0.095695424	0.132173817	0.134112545	-0.118945357	0.223324798	-0.09680312	0.472082324	-0.057251702	0.0249657	-0.177224519	0.178145127	0.106982292	0.969364254	0.003060221	0.231464007	-0.095130418	0.355588856	-0.073510552	0.321244265	-0.078913283
rh_S_orbital_lateral	0.336648812	0.076446701	0.416392432	-0.064689131	0.315433249	0.079863546	0.660915012	0.034941719	0.218103536	-0.097899003	0.087483807	0.135532893	0.976149334	-0.002382227	0.191648785	-0.103760697	0.11086844	-0.126525605	0.1014771	-0.129943572
lh_S_orbital_med-olfact	0.013879152	0.194177251	0.038272636	-0.163975169	0.925191264	-0.00748174	0.415561411	-0.0648043	0.039584904	-0.162892354	0.213050172	0.098977577	0.552393499	-0.047318532	0.0606852	-0.148634198	0.40639441	-0.066083808	0.411970042	-0.065303578
rh_S_orbital_med-olfact	0.837112962	-0.016380482	0.353257514	0.073866566	0.185142586	-0.105291381	0.200129274	0.101821332	0.029628805	-0.17201516	0.100109107	0.130462013	0.086578303	0.135918509	0.626385402	-0.038776108	0.373849456	-0.070770914	0.331717552	-0.07722827
lh_S_orbital-H_Shaped	0.003706465	0.228187024	0.00502843	-0.220759121	0.912943366	0.008711173	0.815765237	0.018563844	0.586281859	-0.043344941	0.481365335	0.056060406	0.96745986	-0.003250553	0.05902664	-0.149591036	0.178476023	-0.106901242	0.166634036	-0.109873843
rh_S_orbital-H_Shaped	0.220934956	0.097302437	0.403173283	-0.066537443	0.118575791	-0.123885983	0.616842116	0.039851374	0.155604139	-0.112787614	0.338846081	0.076100801	0.927989274	-0.007201136	0.116169329	-0.124695424	0.151101509	-0.114021739	0.153863299	-0.113261531
lh_S_parieto_occipital	3.86E-05	0.319320167	0.000198387	-0.290098539	0.528866218	0.050146988	0.412985032	0.065162215	0.073531163	-0.141869852	0.090727766	0.134177079	0.606974987	-0.040970752	0.000171177	-0.2928626	0.00748016	-0.210724143	0.007534072	-0.210538642
rh_S_parieto_occipital	8.06E-07	0.378428503	9.94E-06	-0.341432848	0.130454319	-0.12006729	0.898116026	-0.01020231	0.038247199	-0.163996465	0.81099111	0.019053961	0.910640555	-0.008942548	0.000219977	-0.288146135	0.017908865	-0.186979357	0.019541112	-0.184460751
lh_S_pericallosal	0.875145147	0.012519617	0.61208873	-0.040389635	0.152508959	-0.113633029	0.224380624	0.096583729	0.229056416	0.095620824	0.064975487	0.146255018	0.126915043	0.121175994	0.373887044	-0.070765361	0.773475563	-0.022931905	0.868424561	-0.013199493
rh_S_pericallosal	0.395540521	0.067621045	0.339182453	-0.076047974	0.059646678	-0.149230776	0.060241816	0.148887866	0.167696933	-0.109600745	0.240896056	0.093242987	0.88655637	-0.011367261	0.233568139	-0.094704755	0.37988371	-0.069883755	0.405076058	-0.066269215
lh_S_postcentral	0.008051433	0.208816028	0.02340408	-0.179156438	0.092581789	-0.133419455	0.332516483	-0.077101143	0.261846278	-0.089227442	0.575882813	0.044552497	0.731518611	-0.027334172	0.003433439	-0.230014748	0.000258732	-0.285050483	0.000326357	-0.280557796
rh_S_postcentral	0.008662159	0.206904596	0.042475439	-0.16060973	0.248641909	-0.091731189	0.690978794	-0.031667691	0.036863631	-0.165173187	0.169476265	0.109146437	0.852535617	-0.014810753	0.001616484	-0.247315179	0.074452747	-0.141422635	0.079843602	-0.138892716
lh_S_precentral-inf-part	0.00567044	0.217768084	0.008105053	-0.208643155	0.107431564	-0.127749097	0.622042487	-0.039264555	0.609898231	-0.040638297	0.290703902	0.084040952	0.664455209	-0.034553237	0.058768992	-0.149741652	0.032491216	-0.169154761	0.031144938	-0.170472217
rh_S_precentral-inf-part	0.590595502	-0.042846933	0.374438996	0.070683855	0.595756175	-0.042253308	0.300126324	-0.082422623	0.056354788	-0.151180014	0.894436026	0.010572924	0.68525491	-0.032286799	0.78738331	-0.021488476	0.730899307	-0.027399742	0.75050032	-0.025333099
lh_S_precentral-sup-part	0.190639623	0.103995606	0.174102868	-0.107981496	0.438115063	-0.061724669	0.193224051	-0.103395807	0.672460043	-0.033677806	0.261247414	-0.089339093	0.789514078	-0.02126796	0.278920092	-0.086114863	0.268613642	-0.087977704	0.259470031	-0.089671501
rh_S_precentral-sup-part	0.010158132	0.202683445	0.021061275	-0.182273826	0.178263317	-0.10695333	0.298636565	-0.08267623	0.088632134	-0.135048431	0.930204116	0.006979079	0.480603848	-0.056157657	0.003080207	-0.232584568	0.008552019	-0.207240292	0.010693039	-0.2013068
lh_S_suborbital	0.009406355	0.204730502	0.017718349	-0.18728617	0.150385141	-0.114220636	0.899307504	-0.010082363	0.186651373	-0.104932955	0.091910174	0.133692496	0.282946225	0.085399783	0.025169269	-0.176980375	0.101634532	-0.129884263	0.111875426	-0.126172756
rh_S_suborbital	0.352095402	0.074044579	0.594450596	-0.042403266	0.742185931	-0.026207589	0.734185509	-0.02705202	0.174829701	-0.107800576	0.750697862	0.025312359	0.967331054	-0.003263427	0.02341625	-0.179140959	0.051655518	-0.154132201	0.061796261	-0.148005157
lh_S_subparietal	0.120366823	0.123291791	0.198373316	-0.10221793	0.389425804	0.068498193	0.276336079	-0.086577478	0.304998975	-0.081598886	0.610174836	-0.040606876	0.942247696	-0.005772501	0.613542583	-0.040224811	0.539670871	0.04884047	0.538819251	0.048942973
rh_S_subparietal	1.06E-05	0.340363795	0.000139771	-0.296615145	0.037299878	-0.164798199	0.058017511	0.150184079	0.007626191	-0.210224392	0.278502987	0.086189341	0.328234875	0.077784739	3.13E-05	-0.322873938	0.020014297	-0.183764712	0.019647685	-0.184302723
lh_S_temporal_inf	2.21E-05	0.328606806	7.83E-05	-0.307062668	0.290128282	0.08414094	0.607676636	-0.040890891	0.428629843	-0.06300843	0.494398037	-0.054408586	0.6043314	-0.041272013	0.000791135	-0.262690053	0.116058708	-0.124732946	0.103343262	-0.129245152
rh_S_temporal_inf	7.89E-05	0.306926	0.00037682	-0.277737625	0.736955258	-0.026759342	0.705254885	-0.030131687	0.030549393	-0.171070506	0.039506315	0.162956344	0.222221586	0.097033144	0.000339166	-0.279805556	0.014733272	-0.192511954	0.012464117	-0.197144619
lh_S_temporal_sup	0.028538025	0.173167377	0.054618928	-0.152245953	0.444120165	-0.060920098	0.459058748	-0.058944823	0.382946452	-0.069436753	0.009821471	0.203583031	0.549454253	0.047668599	0.064827951	-0.146334668	0.237206989	-0.09397493	0.224931101	-0.096469634
rh_S_temporal_sup	0.004176854	0.225304973	0.018483627	-0.186070597	0.719936941	0.028563492	0.925862381	-0.007414427	0.270016793	-0.087721274	0.130047935	0.120193408	0.474063631	0.056996379	0.014580906	-0.192802735	0.040856314	-0.161871662	0.037718967	-0.164441425
lh_S_temporal_transverse	0.082890576	0.137523108	0.055323496	-0.151809974	0.533390092	-0.049598343	0.186997843	0.104850948	0.962890116	0.003707348	0.025798945	0.176235759	0.380763517	-0.069755125	0.188000268	-0.104614304	0.109637106	-0.126960488	0.102596612	-0.129523387
rh_S_temporal_transverse	0.690591355	0.031709537	0.887299927	-0.011292257	0.339483283	0.076000757	0.66344916	-0.034663552	0.768288844	0.023472103	0.604933514	0.041203345	0.445741091	0.060703981	0.506499301	-0.052895361	0.979367235	-0.002060743	0.95225569	0.004770865
p-values not corrected for multiple comparisons
